# MS-DIAL 5 multimodal mass spectrometry data mining unveils lipidome complexities

**DOI:** 10.1101/2024.02.07.579267

**Authors:** Hiroaki Takeda, Yuki Matsuzawa, Manami Takeuchi, Mikiko Takahashi, Kozo Nishida, Takeshi Harayama, Yoshimasa Todoroki, Kuniyoshi Shimizu, Nami Sakamoto, Takaki Oka, Masashi Maekawa, Mi Hwa Chung, Yuto Kurizaki, Saki Kiuchi, Kanako Tokiyoshi, Bujinlkham Buyantogtokh, Misaki Kurata, Aleš Kvasnička, Ushio Takeda, Haruki Uchino, Mayu Hasegawa, Junki Miyamoto, Kana Tanabe, Shigenori Takeda, Tetsuya Mori, Ryota Kumakubo, Tsuyoshi Tanaka, Tomoko Yoshino, Makoto Arita, Hiroshi Tsugawa

**Affiliations:** Department of Biotechnology and Life Science, Tokyo University of Agriculture and Technology, 2-24-16 Nakamachi, Koganei-shi, Tokyo, 184-8588, Japan; RIKEN Center for Sustainable Resource Science, 1-7-22 Suehiro-cho, Tsurumi-ku, Yokohama, Kanagawa, 230-0045, Japan; Institut de Pharmacologie Moléculaire et Cellulaire, Université Côte d’Azur - CNRS UMR7275 - Inserm U1323, 660 Route des Lucioles, 06560 Valbonne, France; Institute of Global Innovation Research, Tokyo University of Agriculture and Technology, 2-24-16 Nakamachi, Koganei-shi, Tokyo, 184-8588, Japan; Graduate School of Pharmaceutical Sciences, Keio University, Minato-ku, Tokyo, 105-8512, Japan; Laboratory for Inherited Metabolic Disorders, Department of Clinical Biochemistry, University Hospital Olomouc, Zdravotníků 248/7, 779 00 Olomouc, Czech Republic; Faculty of Medicine and Dentistry, Palacký University Olomouc, Hněvotínská 3, 779 00 Olomouc, Czech Republic; K.K. ABSciex Japan, Shinagawa Tokyo, 140-0001, Japan; RIKEN Center for Integrative Medical Sciences, 1-7-22 Suehiro-cho, Tsurumi-ku, Yokohama, Kanagawa, 230-0045, Japan; Department of Applied Biological Science, Tokyo University of Agriculture and Technology, 3-5-8 Saiwai-cho, Fuchu, Tokyo 183-8509, Japan; Innovative Technology Laboratories, AGC Inc., 1-1 Suehiro-cho, Tsurumi-ku, Yokohama 230-0045, Japan; Graduate School of Medical Life Science, Yokohama City University, Yokohama, Japan

## Abstract

Lipidomics and metabolomics communities comprise various informatics tools; however, software programs that can handle multimodal mass spectrometry (MS) data with structural annotations guided by the Lipidomics Standards Initiative are limited. Here, we provide MS-DIAL 5 to facilitate the in-depth structural elucidation of lipids through electron-activated dissociation (EAD)-based tandem MS, as well as determine their molecular localization through MS imaging (MSI) data using a species/tissue-specific lipidome database containing the predicted collision-cross section (CCS) values. With the optimized EAD settings using 14 eV kinetic energy conditions, the program correctly delineated the lipid structures based on EAD-MS/MS data from 96.4% of authentic standards. Our workflow was showcased by annotating the *sn*- and double-bond positions of eye-specific phosphatidylcholine molecules containing very-long-chain polyunsaturated fatty acids (VLC-PUFAs), characterized as PC n-3-VLC-PUFA/FA. Using MSI data from the eye and HeLa cells supplemented with n-3-VLC-PUFA, we identified glycerol 3-phosphate (G3P) acyltransferase (GPAT) as an enzyme candidate responsible for incorporating n-3 VLC-PUFAs into the *sn*-1 position of phospholipids in mammalian cells, which was confirmed using recombinant proteins in a cell-free system. Therefore, the MS-DIAL 5 environment, combined with optimized MS data acquisition methods, facilitates a better understanding of lipid structures and their localization, offering novel insights into lipid biology.
