## Supplementary material for "MS-DIAL 5 multimodal mass spectrometry data mining unveils lipidome complexities": Source data: fig1b_dopc_10_14_18KEs.xlsx

### Sheet: KE10
m/z	Reference intensity	Experiment intensity	Spectrum	Comment	Carbon	Type
550.35	1	41	doublebond	18:1(9) C1+H, 18:1(9) C1+H	C1	H gain
564.366	40	466	doublebond	18:1(9) C2+H, 18:1(9) C2+H	C2	H gain
578.382	10	11	doublebond	18:1(9) C3+H, 18:1(9) C3+H	C3	H gain
592.397	1	15	doublebond	18:1(9) C4+H, 18:1(9) C4+H	C4	H gain
606.413	1	11	doublebond	18:1(9) C5+H, 18:1(9) C5+H	C5	H gain
620.429	1	0	doublebond	18:1(9) C6+H, 18:1(9) C6+H	C6	H gain
634.444	1	11	doublebond	18:1(9) C7+H, 18:1(9) C7+H	C7	H gain
648.46	1	83	doublebond	18:1(9) C8+H, 18:1(9) C8+H	C8	H gain
661.468	1	10	doublebond	18:1(9) C9+H, 18:1(9) C9+H	C9	H gain
674.476	1	45	doublebond	18:1(9) C10+H, 18:1(9) C10+H	C10	H gain
688.491	1	28	doublebond	18:1(9) C11+H, 18:1(9) C11+H	C11	H gain
702.507	1	11	doublebond	18:1(9) C12+H, 18:1(9) C12+H	C12	H gain
716.522	1	0	doublebond	18:1(9) C13+H, 18:1(9) C13+H	C13	H gain
730.538	1	0	doublebond	18:1(9) C14+H, 18:1(9) C14+H	C14	H gain
744.554	1	11	doublebond	18:1(9) C15+H, 18:1(9) C15+H	C15	H gain
758.569	1	0	doublebond	18:1(9) C16+H, 18:1(9) C16+H	C16	H gain
772.585	1	0	doublebond	18:1(9) C17+H, 18:1(9) C17+H	C17	H gain
548.335	10	101	doublebond	18:1(9) C1-H, 18:1(9) C1-H	C1	H loss
562.35	10	70	doublebond	18:1(9) C2-H, 18:1(9) C2-H	C2	H loss
576.366	40	154	doublebond	18:1(9) C3-H, 18:1(9) C3-H	C3	H loss
590.382	10	53	doublebond	18:1(9) C4-H, 18:1(9) C4-H	C4	H loss
604.397	10	138	doublebond	18:1(9) C5-H, 18:1(9) C5-H	C5	H loss
618.413	10	70	doublebond	18:1(9) C6-H, 18:1(9) C6-H	C6	H loss
632.429	80	464	doublebond, doublebond_high	18:1(9) C7-H, 18:1(9) C7-H	C7	H loss
646.444	10	59	doublebond	18:1(9) C8-H, 18:1(9) C8-H	C8	H loss
659.452	5	11	doublebond	18:1(9) C9-H, 18:1(9) C9-H	C9	H loss
672.46	10	262	doublebond	18:1(9) C10-H, 18:1(9) C10-H	C10	H loss
686.476	40	123	doublebond	18:1(9) C11-H, 18:1(9) C11-H	C11	H loss
700.491	10	88	doublebond	18:1(9) C12-H, 18:1(9) C12-H	C12	H loss
714.507	10	129	doublebond	18:1(9) C13-H, 18:1(9) C13-H	C13	H loss
728.522	10	65	doublebond	18:1(9) C14-H, 18:1(9) C14-H	C14	H loss
742.538	10	131	doublebond	18:1(9) C15-H, 18:1(9) C15-H	C15	H loss
756.554	10	0	doublebond	18:1(9) C16-H, 18:1(9) C16-H	C16	H loss
770.569	10	226	doublebond	18:1(9) C17-H, 18:1(9) C17-H	C17	H loss
184.073	300	4860	metaboliteclass	Header	null	null
224.105	150	1867	metaboliteclass	Gly-C	null	null
226.084	100	2339	metaboliteclass	Gly-O	null	null
393.3	150	21	metaboliteclass	[Precursor]2+	null	null
491.337	50	730	snposition	-CH2(Sn1)	null	null
504.345	100	748	acylchain	-18:1(9)-O, -18:1(9)-O	null	null
522.355	100	1271	acylchain	-18:1(9), -18:1(9)	null	null
601.519	25	246	metaboliteclass	Precursor-Header	null	null
786.601	999	19194	precursor	Precursor	null	null
549.343	20	121	doublebond	18:1(9) C1, 18:1(9) C1	C1	Radical
563.358	30	415	doublebond	18:1(9) C2, 18:1(9) C2	C2	Radical
577.374	15	76	doublebond	18:1(9) C3, 18:1(9) C3	C3	Radical
591.389	20	109	doublebond	18:1(9) C4, 18:1(9) C4	C4	Radical
605.405	20	132	doublebond	18:1(9) C5, 18:1(9) C5	C5	Radical
619.421	20	99	doublebond	18:1(9) C6, 18:1(9) C6	C6	Radical
633.436	40	105	doublebond	18:1(9) C7, 18:1(9) C7	C7	Radical
647.452	20	197	doublebond	18:1(9) C8, 18:1(9) C8	C8	Radical
660.46	10	29	doublebond, doublebond_low	18:1(9) C9, 18:1(9) C9	C9	Radical
673.468	20	288	doublebond	18:1(9) C10, 18:1(9) C10	C10	Radical
687.483	80	485	doublebond, doublebond_high	18:1(9) C11, 18:1(9) C11	C11	Radical
701.499	20	76	doublebond	18:1(9) C12, 18:1(9) C12	C12	Radical
715.515	20	163	doublebond	18:1(9) C13, 18:1(9) C13	C13	Radical
729.53	20	96	doublebond	18:1(9) C14, 18:1(9) C14	C14	Radical
743.546	20	210	doublebond	18:1(9) C15, 18:1(9) C15	C15	Radical
757.562	20	203	doublebond	18:1(9) C16, 18:1(9) C16	C16	Radical
771.577	20	344	doublebond	18:1(9) C17, 18:1(9) C17	C17	Radical

### Sheet: KE14
m/z	Reference intensity	Experiment intensity	Spectrum	Comment	Carbon	Type
550.35	1	106	doublebond	18:1(9) C1+H, 18:1(9) C1+H	C1	H gain
564.366	40	169	doublebond	18:1(9) C2+H, 18:1(9) C2+H	C2	H gain
578.382	10	34	doublebond	18:1(9) C3+H, 18:1(9) C3+H	C3	H gain
592.397	1	35	doublebond	18:1(9) C4+H, 18:1(9) C4+H	C4	H gain
606.413	1	26	doublebond	18:1(9) C5+H, 18:1(9) C5+H	C5	H gain
620.429	1	40	doublebond	18:1(9) C6+H, 18:1(9) C6+H	C6	H gain
634.444	1	51	doublebond	18:1(9) C7+H, 18:1(9) C7+H	C7	H gain
648.46	1	84	doublebond	18:1(9) C8+H, 18:1(9) C8+H	C8	H gain
661.468	1	51	doublebond	18:1(9) C9+H, 18:1(9) C9+H	C9	H gain
674.476	1	72	doublebond	18:1(9) C10+H, 18:1(9) C10+H	C10	H gain
688.491	1	119	doublebond	18:1(9) C11+H, 18:1(9) C11+H	C11	H gain
702.507	1	16	doublebond	18:1(9) C12+H, 18:1(9) C12+H	C12	H gain
716.522	1	53	doublebond	18:1(9) C13+H, 18:1(9) C13+H	C13	H gain
730.538	1	32	doublebond	18:1(9) C14+H, 18:1(9) C14+H	C14	H gain
744.554	1	20	doublebond	18:1(9) C15+H, 18:1(9) C15+H	C15	H gain
758.569	1	67	doublebond	18:1(9) C16+H, 18:1(9) C16+H	C16	H gain
772.585	1	12	doublebond	18:1(9) C17+H, 18:1(9) C17+H	C17	H gain
548.335	10	113	doublebond	18:1(9) C1-H, 18:1(9) C1-H	C1	H loss
562.35	10	150	doublebond	18:1(9) C2-H, 18:1(9) C2-H	C2	H loss
576.366	40	574	doublebond	18:1(9) C3-H, 18:1(9) C3-H	C3	H loss
590.382	10	226	doublebond	18:1(9) C4-H, 18:1(9) C4-H	C4	H loss
604.397	10	103	doublebond	18:1(9) C5-H, 18:1(9) C5-H	C5	H loss
618.413	10	230	doublebond	18:1(9) C6-H, 18:1(9) C6-H	C6	H loss
632.429	80	697	doublebond, doublebond_high	18:1(9) C7-H, 18:1(9) C7-H	C7	H loss
646.444	10	153	doublebond	18:1(9) C8-H, 18:1(9) C8-H	C8	H loss
659.452	5	47	doublebond	18:1(9) C9-H, 18:1(9) C9-H	C9	H loss
672.46	10	243	doublebond	18:1(9) C10-H, 18:1(9) C10-H	C10	H loss
686.476	40	457	doublebond	18:1(9) C11-H, 18:1(9) C11-H	C11	H loss
700.491	10	181	doublebond	18:1(9) C12-H, 18:1(9) C12-H	C12	H loss
714.507	10	97	doublebond	18:1(9) C13-H, 18:1(9) C13-H	C13	H loss
728.522	10	199	doublebond	18:1(9) C14-H, 18:1(9) C14-H	C14	H loss
742.538	10	203	doublebond	18:1(9) C15-H, 18:1(9) C15-H	C15	H loss
756.554	10	209	doublebond	18:1(9) C16-H, 18:1(9) C16-H	C16	H loss
770.569	10	131	doublebond	18:1(9) C17-H, 18:1(9) C17-H	C17	H loss
184.073	300	8774	metaboliteclass	Header	null	null
224.105	150	2680	metaboliteclass	Gly-C	null	null
226.084	100	2551	metaboliteclass	Gly-O	null	null
393.3	150	1244	metaboliteclass	[Precursor]2+	null	null
491.337	50	463	snposition	#REF!	null	null
504.345	100	722	acylchain	-18:1(9)-O, -18:1(9)-O	null	null
522.355	100	644	acylchain	-18:1(9), -18:1(9)	null	null
601.519	25	440	metaboliteclass	Precursor-Header	null	null
786.601	999	11194	precursor	Precursor	null	null
549.343	20	58	doublebond	18:1(9) C1, 18:1(9) C1	C1	Radical
563.358	30	501	doublebond	18:1(9) C2, 18:1(9) C2	C2	Radical
577.374	15	141	doublebond	18:1(9) C3, 18:1(9) C3	C3	Radical
591.389	20	97	doublebond	18:1(9) C4, 18:1(9) C4	C4	Radical
605.405	20	145	doublebond	18:1(9) C5, 18:1(9) C5	C5	Radical
619.421	20	137	doublebond	18:1(9) C6, 18:1(9) C6	C6	Radical
633.436	40	259	doublebond	18:1(9) C7, 18:1(9) C7	C7	Radical
647.452	20	321	doublebond	18:1(9) C8, 18:1(9) C8	C8	Radical
660.46	10	79	doublebond, doublebond_low	18:1(9) C9, 18:1(9) C9	C9	Radical
673.468	20	144	doublebond	18:1(9) C10, 18:1(9) C10	C10	Radical
687.483	80	923	doublebond, doublebond_high	18:1(9) C11, 18:1(9) C11	C11	Radical
701.499	20	103	doublebond	18:1(9) C12, 18:1(9) C12	C12	Radical
715.515	20	115	doublebond	18:1(9) C13, 18:1(9) C13	C13	Radical
729.53	20	208	doublebond	18:1(9) C14, 18:1(9) C14	C14	Radical
743.546	20	270	doublebond	18:1(9) C15, 18:1(9) C15	C15	Radical
757.562	20	182	doublebond	18:1(9) C16, 18:1(9) C16	C16	Radical
771.577	20	237	doublebond	18:1(9) C17, 18:1(9) C17	C17	Radical

### Sheet: KE18
m/z	Reference intensity	Experiment intensity	Spectrum	Comment	Carbon	Type
550.35	1	76	doublebond	18:1(9) C1+H, 18:1(9) C1+H	C1	H gain
564.366	40	138	doublebond	18:1(9) C2+H, 18:1(9) C2+H	C2	H gain
578.382	10	72	doublebond	18:1(9) C3+H, 18:1(9) C3+H	C3	H gain
592.397	1	68	doublebond	18:1(9) C4+H, 18:1(9) C4+H	C4	H gain
606.413	1	91	doublebond	18:1(9) C5+H, 18:1(9) C5+H	C5	H gain
620.429	1	85	doublebond	18:1(9) C6+H, 18:1(9) C6+H	C6	H gain
634.444	1	113	doublebond	18:1(9) C7+H, 18:1(9) C7+H	C7	H gain
648.46	1	182	doublebond	18:1(9) C8+H, 18:1(9) C8+H	C8	H gain
661.468	1	31	doublebond	18:1(9) C9+H, 18:1(9) C9+H	C9	H gain
674.476	1	113	doublebond	18:1(9) C10+H, 18:1(9) C10+H	C10	H gain
688.491	1	85	doublebond	18:1(9) C11+H, 18:1(9) C11+H	C11	H gain
702.507	1	81	doublebond	18:1(9) C12+H, 18:1(9) C12+H	C12	H gain
716.522	1	24	doublebond	18:1(9) C13+H, 18:1(9) C13+H	C13	H gain
730.538	1	27	doublebond	18:1(9) C14+H, 18:1(9) C14+H	C14	H gain
744.554	1	11	doublebond	18:1(9) C15+H, 18:1(9) C15+H	C15	H gain
758.569	1	33	doublebond	18:1(9) C16+H, 18:1(9) C16+H	C16	H gain
772.585	1	11	doublebond	18:1(9) C17+H, 18:1(9) C17+H	C17	H gain
548.335	10	218	doublebond	18:1(9) C1-H, 18:1(9) C1-H	C1	H loss
562.35	10	139	doublebond	18:1(9) C2-H, 18:1(9) C2-H	C2	H loss
576.366	40	437	doublebond	18:1(9) C3-H, 18:1(9) C3-H	C3	H loss
590.382	10	149	doublebond	18:1(9) C4-H, 18:1(9) C4-H	C4	H loss
604.397	10	193	doublebond	18:1(9) C5-H, 18:1(9) C5-H	C5	H loss
618.413	10	185	doublebond	18:1(9) C6-H, 18:1(9) C6-H	C6	H loss
632.429	80	409	doublebond, doublebond_high	18:1(9) C7-H, 18:1(9) C7-H	C7	H loss
646.444	10	99	doublebond	18:1(9) C8-H, 18:1(9) C8-H	C8	H loss
659.452	5	103	doublebond	18:1(9) C9-H, 18:1(9) C9-H	C9	H loss
672.46	10	119	doublebond	18:1(9) C10-H, 18:1(9) C10-H	C10	H loss
686.476	40	166	doublebond	18:1(9) C11-H, 18:1(9) C11-H	C11	H loss
700.491	10	110	doublebond	18:1(9) C12-H, 18:1(9) C12-H	C12	H loss
714.507	10	52	doublebond	18:1(9) C13-H, 18:1(9) C13-H	C13	H loss
728.522	10	82	doublebond	18:1(9) C14-H, 18:1(9) C14-H	C14	H loss
742.538	10	122	doublebond	18:1(9) C15-H, 18:1(9) C15-H	C15	H loss
756.554	10	63	doublebond	18:1(9) C16-H, 18:1(9) C16-H	C16	H loss
770.569	10	73	doublebond	18:1(9) C17-H, 18:1(9) C17-H	C17	H loss
184.073	300	6854	metaboliteclass	Header	null	null
224.105	150	2160	metaboliteclass	Gly-C	null	null
226.084	100	2977	metaboliteclass	Gly-O	null	null
393.3	150	2589	metaboliteclass	[Precursor]2+	null	null
491.337	50	263	snposition	#REF!	null	null
504.345	100	314	acylchain	-18:1(9)-O, -18:1(9)-O	null	null
522.355	100	566	acylchain	-18:1(9), -18:1(9)	null	null
601.519	25	537	metaboliteclass	Precursor-Header	null	null
786.601	999	13125	precursor	Precursor	null	null
549.343	20	79	doublebond	18:1(9) C1, 18:1(9) C1	C1	Radical
563.358	30	367	doublebond	18:1(9) C2, 18:1(9) C2	C2	Radical
577.374	15	84	doublebond	18:1(9) C3, 18:1(9) C3	C3	Radical
591.389	20	71	doublebond	18:1(9) C4, 18:1(9) C4	C4	Radical
605.405	20	127	doublebond	18:1(9) C5, 18:1(9) C5	C5	Radical
619.421	20	102	doublebond	18:1(9) C6, 18:1(9) C6	C6	Radical
633.436	40	133	doublebond	18:1(9) C7, 18:1(9) C7	C7	Radical
647.452	20	139	doublebond	18:1(9) C8, 18:1(9) C8	C8	Radical
660.46	10	97	doublebond, doublebond_low	18:1(9) C9, 18:1(9) C9	C9	Radical
673.468	20	136	doublebond	18:1(9) C10, 18:1(9) C10	C10	Radical
687.483	80	403	doublebond, doublebond_high	18:1(9) C11, 18:1(9) C11	C11	Radical
701.499	20	77	doublebond	18:1(9) C12, 18:1(9) C12	C12	Radical
715.515	20	61	doublebond	18:1(9) C13, 18:1(9) C13	C13	Radical
729.53	20	51	doublebond	18:1(9) C14, 18:1(9) C14	C14	Radical
743.546	20	172	doublebond	18:1(9) C15, 18:1(9) C15	C15	Radical
757.562	20	147	doublebond	18:1(9) C16, 18:1(9) C16	C16	Radical
771.577	20	141	doublebond	18:1(9) C17, 18:1(9) C17	C17	Radical
