## Supplementary material for "MS-DIAL 5 multimodal mass spectrometry data mining unveils lipidome complexities": Source data: fig1c_dope_14KE.xlsx

### Sheet: KE14_H
m/z	Reference intensity	Experiment intensity	Spectrum	Comment	Carbon	Type
367.284	3	294	doublebond	18:1(9) C1+H, 18:1(9) C1+H	C1	H gain
381.3	120	609	doublebond	18:1(9) C2+H, 18:1(9) C2+H	C2	H gain
395.316	30	231	doublebond	18:1(9) C3+H, 18:1(9) C3+H	C3	H gain
409.331	3	133	doublebond	18:1(9) C4+H, 18:1(9) C4+H	C4	H gain
423.347	3	128	doublebond	18:1(9) C5+H, 18:1(9) C5+H	C5	H gain
437.363	3	154	doublebond	18:1(9) C6+H, 18:1(9) C6+H	C6	H gain
451.378	3	138	doublebond	18:1(9) C7+H, 18:1(9) C7+H	C7	H gain
465.394	3	349	doublebond	18:1(9) C8+H, 18:1(9) C8+H	C8	H gain
478.402	3	0	doublebond	18:1(9) C9+H, 18:1(9) C9+H	C9	H gain
491.409	3	319	doublebond	18:1(9) C10+H, 18:1(9) C10+H	C10	H gain
505.425	3	971	doublebond	18:1(9) C11+H, 18:1(9) C11+H	C11	H gain
519.441	3	250	doublebond	18:1(9) C12+H, 18:1(9) C12+H	C12	H gain
533.456	3	49	doublebond	18:1(9) C13+H, 18:1(9) C13+H	C13	H gain
547.472	3	51	doublebond	18:1(9) C14+H, 18:1(9) C14+H	C14	H gain
561.488	3	199	doublebond	18:1(9) C15+H, 18:1(9) C15+H	C15	H gain
575.503	3	97	doublebond	18:1(9) C16+H, 18:1(9) C16+H	C16	H gain
589.519	3	65	doublebond	18:1(9) C17+H, 18:1(9) C17+H	C17	H gain
365.269	30	444	doublebond	18:1(9) C1-H, 18:1(9) C1-H	C1	H loss
379.284	30	431	doublebond	18:1(9) C2-H, 18:1(9) C2-H	C2	H loss
393.3	120	3281	doublebond	18:1(9) C3-H, 18:1(9) C3-H	C3	H loss
407.316	30	799	doublebond	18:1(9) C4-H, 18:1(9) C4-H	C4	H loss
421.331	30	364	doublebond	18:1(9) C5-H, 18:1(9) C5-H	C5	H loss
435.347	30	694	doublebond	18:1(9) C6-H, 18:1(9) C6-H	C6	H loss
449.363	240	4762	doublebond, doublebond_high	18:1(9) C7-H, 18:1(9) C7-H	C7	H loss
463.378	30	52	doublebond	18:1(9) C8-H, 18:1(9) C8-H	C8	H loss
476.386	15	181	doublebond	18:1(9) C9-H, 18:1(9) C9-H	C9	H loss
489.394	30	709	doublebond	18:1(9) C10-H, 18:1(9) C10-H	C10	H loss
503.409	120	649	doublebond	18:1(9) C11-H, 18:1(9) C11-H	C11	H loss
517.425	30	530	doublebond	18:1(9) C12-H, 18:1(9) C12-H	C12	H loss
531.441	30	316	doublebond	18:1(9) C13-H, 18:1(9) C13-H	C13	H loss
545.456	30	378	doublebond	18:1(9) C14-H, 18:1(9) C14-H	C14	H loss
559.472	30	571	doublebond	18:1(9) C15-H, 18:1(9) C15-H	C15	H loss
573.488	30	497	doublebond	18:1(9) C16-H, 18:1(9) C16-H	C16	H loss
587.503	30	203	doublebond	18:1(9) C17-H, 18:1(9) C17-H	C17	H loss
142.026	100	0	metaboliteclass	Header	null	null
182.058	400	2831	metaboliteclass	Gly-C	null	null
184.037	300	2395	metaboliteclass	Gly-O	null	null
265.253	200	3293	acylchain	18:1(9) acyl+, 18:1(9) acyl+	null	null
321.279	200	2260	acylchain	-Header -18:1(9)-O, -Header -18:1(9)-O	null	null
339.289	200	6007	acylchain	-Header -18:1(9), -Header -18:1(9)	null	null
372.277	100	3352	metaboliteclass	[Precursor]2+	null	null
449.29	100	0	snposition	-CH2(Sn1)	null	null
463.306	200	3458	acylchain	-18:1(9)-O, -18:1(9)-O	null	null
480.308	200	2152	acylchain	-18:1(9), -18:1(9)	null	null
603.535	500	13644	metaboliteclass	Precursor -C2H8NO4P	null	null
744.554	999	30099	precursor	Precursor	null	null
366.276	60	160	doublebond	18:1(9) C1, 18:1(9) C1	C1	Radical
380.292	90	647	doublebond	18:1(9) C2, 18:1(9) C2	C2	Radical
394.308	45	234	doublebond	18:1(9) C3, 18:1(9) C3	C3	Radical
408.323	60	322	doublebond	18:1(9) C4, 18:1(9) C4	C4	Radical
422.339	60	165	doublebond	18:1(9) C5, 18:1(9) C5	C5	Radical
436.355	60	772	doublebond	18:1(9) C6, 18:1(9) C6	C6	Radical
450.37	120	475	doublebond	18:1(9) C7, 18:1(9) C7	C7	Radical
464.386	60	312	doublebond	18:1(9) C8, 18:1(9) C8	C8	Radical
477.394	30	353	doublebond, doublebond_low	18:1(9) C9, 18:1(9) C9	C9	Radical
490.402	60	317	doublebond	18:1(9) C10, 18:1(9) C10	C10	Radical
504.417	240	855	doublebond, doublebond_high	18:1(9) C11, 18:1(9) C11	C11	Radical
518.433	60	188	doublebond	18:1(9) C12, 18:1(9) C12	C12	Radical
532.449	60	294	doublebond	18:1(9) C13, 18:1(9) C13	C13	Radical
546.464	60	325	doublebond	18:1(9) C14, 18:1(9) C14	C14	Radical
560.48	60	175	doublebond	18:1(9) C15, 18:1(9) C15	C15	Radical
574.496	60	492	doublebond	18:1(9) C16, 18:1(9) C16	C16	Radical
588.511	60	159	doublebond	18:1(9) C17, 18:1(9) C17	C17	Radical
508.303	3	153	doublebond	18:1(9) C1+H, 18:1(9) C1+H	C1	H gain
522.319	120	146	doublebond	18:1(9) C2+H, 18:1(9) C2+H	C2	H gain
536.335	30	117	doublebond	18:1(9) C3+H, 18:1(9) C3+H	C3	H gain
550.35	3	60	doublebond	18:1(9) C4+H, 18:1(9) C4+H	C4	H gain
564.366	3	31	doublebond	18:1(9) C5+H, 18:1(9) C5+H	C5	H gain
578.382	3	63	doublebond	18:1(9) C6+H, 18:1(9) C6+H	C6	H gain
592.397	3	129	doublebond	18:1(9) C7+H, 18:1(9) C7+H	C7	H gain
606.413	3	128	doublebond	18:1(9) C8+H, 18:1(9) C8+H	C8	H gain
619.421	3	45	doublebond	18:1(9) C9+H, 18:1(9) C9+H	C9	H gain
632.429	3	123	doublebond	18:1(9) C10+H, 18:1(9) C10+H	C10	H gain
646.444	3	0	doublebond	18:1(9) C11+H, 18:1(9) C11+H	C11	H gain
660.46	3	100	doublebond	18:1(9) C12+H, 18:1(9) C12+H	C12	H gain
674.476	3	57	doublebond	18:1(9) C13+H, 18:1(9) C13+H	C13	H gain
688.491	3	25	doublebond	18:1(9) C14+H, 18:1(9) C14+H	C14	H gain
702.507	3	129	doublebond	18:1(9) C15+H, 18:1(9) C15+H	C15	H gain
716.522	3	102	doublebond	18:1(9) C16+H, 18:1(9) C16+H	C16	H gain
730.538	3	0	doublebond	18:1(9) C17+H, 18:1(9) C17+H	C17	H gain
506.288	30	0	doublebond	18:1(9) C1-H, 18:1(9) C1-H	C1	H loss
520.303	30	97	doublebond	18:1(9) C2-H, 18:1(9) C2-H	C2	H loss
534.319	120	527	doublebond	18:1(9) C3-H, 18:1(9) C3-H	C3	H loss
548.335	30	173	doublebond	18:1(9) C4-H, 18:1(9) C4-H	C4	H loss
562.35	30	156	doublebond	18:1(9) C5-H, 18:1(9) C5-H	C5	H loss
576.366	30	133	doublebond	18:1(9) C6-H, 18:1(9) C6-H	C6	H loss
590.382	240	563	doublebond, doublebond_high	18:1(9) C7-H, 18:1(9) C7-H	C7	H loss
604.397	30	11	doublebond	18:1(9) C8-H, 18:1(9) C8-H	C8	H loss
617.405	15	215	doublebond	18:1(9) C9-H, 18:1(9) C9-H	C9	H loss
630.413	30	1779	doublebond	18:1(9) C10-H, 18:1(9) C10-H	C10	H loss
644.429	120	579	doublebond	18:1(9) C11-H, 18:1(9) C11-H	C11	H loss
658.444	30	192	doublebond	18:1(9) C12-H, 18:1(9) C12-H	C12	H loss
672.46	30	171	doublebond	18:1(9) C13-H, 18:1(9) C13-H	C13	H loss
686.476	30	212	doublebond	18:1(9) C14-H, 18:1(9) C14-H	C14	H loss
700.491	30	191	doublebond	18:1(9) C15-H, 18:1(9) C15-H	C15	H loss
714.507	30	191	doublebond	18:1(9) C16-H, 18:1(9) C16-H	C16	H loss
728.522	30	220	doublebond	18:1(9) C17-H, 18:1(9) C17-H	C17	H loss
507.296	60	145	doublebond	18:1(9) C1, 18:1(9) C1	C1	Radical
521.311	90	919	doublebond	18:1(9) C2, 18:1(9) C2	C2	Radical
535.327	45	164	doublebond	18:1(9) C3, 18:1(9) C3	C3	Radical
549.343	60	246	doublebond	18:1(9) C4, 18:1(9) C4	C4	Radical
563.358	60	289	doublebond	18:1(9) C5, 18:1(9) C5	C5	Radical
577.374	60	212	doublebond	18:1(9) C6, 18:1(9) C6	C6	Radical
591.389	120	298	doublebond	18:1(9) C7, 18:1(9) C7	C7	Radical
605.405	60	361	doublebond	18:1(9) C8, 18:1(9) C8	C8	Radical
618.413	30	175	doublebond, doublebond_low	18:1(9) C9, 18:1(9) C9	C9	Radical
631.421	60	299	doublebond	18:1(9) C10, 18:1(9) C10	C10	Radical
645.436	240	1452	doublebond, doublebond_high	18:1(9) C11, 18:1(9) C11	C11	Radical
659.452	60	341	doublebond	18:1(9) C12, 18:1(9) C12	C12	Radical
673.468	60	389	doublebond	18:1(9) C13, 18:1(9) C13	C13	Radical
687.483	60	254	doublebond	18:1(9) C14, 18:1(9) C14	C14	Radical
701.499	60	392	doublebond	18:1(9) C15, 18:1(9) C15	C15	Radical
715.515	60	625	doublebond	18:1(9) C16, 18:1(9) C16	C16	Radical
729.53	60	191	doublebond	18:1(9) C17, 18:1(9) C17	C17	Radical

### Sheet: KE14_Na
m/z	Reference intensity	Experiment intensity	Spectrum	Comment	Carbon	Type
389.266	3	35	doublebond	18:1(9) C1+H, 18:1(9) C1+H	C1	H gain
403.282	120	137	doublebond	18:1(9) C2+H, 18:1(9) C2+H	C2	H gain
417.298	30	32	doublebond	18:1(9) C3+H, 18:1(9) C3+H	C3	H gain
431.313	3	14	doublebond	18:1(9) C4+H, 18:1(9) C4+H	C4	H gain
445.329	3	18	doublebond	18:1(9) C5+H, 18:1(9) C5+H	C5	H gain
459.344	3	0	doublebond	18:1(9) C6+H, 18:1(9) C6+H	C6	H gain
473.36	3	38	doublebond	18:1(9) C7+H, 18:1(9) C7+H	C7	H gain
487.376	3	14	doublebond	18:1(9) C8+H, 18:1(9) C8+H	C8	H gain
500.384	3	0	doublebond	18:1(9) C9+H, 18:1(9) C9+H	C9	H gain
513.391	3	0	doublebond	18:1(9) C10+H, 18:1(9) C10+H	C10	H gain
527.407	3	45	doublebond	18:1(9) C11+H, 18:1(9) C11+H	C11	H gain
541.423	3	0	doublebond	18:1(9) C12+H, 18:1(9) C12+H	C12	H gain
555.438	3	181	doublebond	18:1(9) C13+H, 18:1(9) C13+H	C13	H gain
569.454	3	0	doublebond	18:1(9) C14+H, 18:1(9) C14+H	C14	H gain
583.47	3	0	doublebond	18:1(9) C15+H, 18:1(9) C15+H	C15	H gain
597.485	3	6	doublebond	18:1(9) C16+H, 18:1(9) C16+H	C16	H gain
611.501	3	0	doublebond	18:1(9) C17+H, 18:1(9) C17+H	C17	H gain
387.251	30	11	doublebond	18:1(9) C1-H, 18:1(9) C1-H	C1	H loss
401.266	30	79	doublebond	18:1(9) C2-H, 18:1(9) C2-H	C2	H loss
415.282	120	126	doublebond	18:1(9) C3-H, 18:1(9) C3-H	C3	H loss
429.298	30	53	doublebond	18:1(9) C4-H, 18:1(9) C4-H	C4	H loss
443.313	30	145	doublebond	18:1(9) C5-H, 18:1(9) C5-H	C5	H loss
457.329	30	0	doublebond	18:1(9) C6-H, 18:1(9) C6-H	C6	H loss
471.344	240	94	doublebond, doublebond_high	18:1(9) C7-H, 18:1(9) C7-H	C7	H loss
485.36	30	0	doublebond	18:1(9) C8-H, 18:1(9) C8-H	C8	H loss
498.368	15	0	doublebond	18:1(9) C9-H, 18:1(9) C9-H	C9	H loss
511.376	30	102	doublebond	18:1(9) C10-H, 18:1(9) C10-H	C10	H loss
525.391	120	243	doublebond	18:1(9) C11-H, 18:1(9) C11-H	C11	H loss
539.407	30	84	doublebond	18:1(9) C12-H, 18:1(9) C12-H	C12	H loss
553.423	30	135	doublebond	18:1(9) C13-H, 18:1(9) C13-H	C13	H loss
567.438	30	41	doublebond	18:1(9) C14-H, 18:1(9) C14-H	C14	H loss
581.454	30	67	doublebond	18:1(9) C15-H, 18:1(9) C15-H	C15	H loss
595.47	30	102	doublebond	18:1(9) C16-H, 18:1(9) C16-H	C16	H loss
609.485	30	18	doublebond	18:1(9) C17-H, 18:1(9) C17-H	C17	H loss
164.008	100	0	metaboliteclass	Header	null	null
204.04	400	2671	metaboliteclass	Gly-C	null	null
206.019	300	1959	metaboliteclass	Gly-O	null	null
383.268	100	372	metaboliteclass	[Precursor]2+	null	null
471.272	100	615	snposition	-CH2(Sn1)	null	null
484.28	200	1189	acylchain	-18:1(9)-O, -18:1(9)-O	null	null
500.275	200	1248	acylchain	-18:1(9), -18:1(9)	null	null
603.535	250	1429	metaboliteclass	Precursor -C2H8NO4P	null	null
625.517	500	3869	metaboliteclass	Precursor -C2H8NO4P	null	null
723.494	300	2884	metaboliteclass	Precursor -C2H5N	null	null
736.501	100	780	metaboliteclass	Precursor -CH4N	null	null
766.536	999	14147	precursor	Precursor	null	null
388.258	60	0	doublebond	18:1(9) C1, 18:1(9) C1	C1	Radical
402.274	90	31	doublebond	18:1(9) C2, 18:1(9) C2	C2	Radical
416.29	45	36	doublebond	18:1(9) C3, 18:1(9) C3	C3	Radical
430.305	60	9	doublebond	18:1(9) C4, 18:1(9) C4	C4	Radical
444.321	60	22	doublebond	18:1(9) C5, 18:1(9) C5	C5	Radical
458.337	60	0	doublebond	18:1(9) C6, 18:1(9) C6	C6	Radical
472.352	120	0	doublebond	18:1(9) C7, 18:1(9) C7	C7	Radical
486.368	60	0	doublebond	18:1(9) C8, 18:1(9) C8	C8	Radical
499.376	30	0	doublebond, doublebond_low	18:1(9) C9, 18:1(9) C9	C9	Radical
512.384	60	15	doublebond	18:1(9) C10, 18:1(9) C10	C10	Radical
526.399	240	151	doublebond, doublebond_high	18:1(9) C11, 18:1(9) C11	C11	Radical
540.415	60	46	doublebond	18:1(9) C12, 18:1(9) C12	C12	Radical
554.431	60	11	doublebond	18:1(9) C13, 18:1(9) C13	C13	Radical
568.446	60	14	doublebond	18:1(9) C14, 18:1(9) C14	C14	Radical
582.462	60	63	doublebond	18:1(9) C15, 18:1(9) C15	C15	Radical
596.478	60	22	doublebond	18:1(9) C16, 18:1(9) C16	C16	Radical
610.493	60	9	doublebond	18:1(9) C17, 18:1(9) C17	C17	Radical
530.285	3	87	doublebond	18:1(9) C1+H, 18:1(9) C1+H	C1	H gain
544.301	120	155	doublebond	18:1(9) C2+H, 18:1(9) C2+H	C2	H gain
558.317	30	35	doublebond	18:1(9) C3+H, 18:1(9) C3+H	C3	H gain
572.332	3	31	doublebond	18:1(9) C4+H, 18:1(9) C4+H	C4	H gain
586.348	3	28	doublebond	18:1(9) C5+H, 18:1(9) C5+H	C5	H gain
600.364	3	0	doublebond	18:1(9) C6+H, 18:1(9) C6+H	C6	H gain
614.379	3	21	doublebond	18:1(9) C7+H, 18:1(9) C7+H	C7	H gain
628.395	3	249	doublebond	18:1(9) C8+H, 18:1(9) C8+H	C8	H gain
641.403	3	40	doublebond	18:1(9) C9+H, 18:1(9) C9+H	C9	H gain
654.411	3	36	doublebond	18:1(9) C10+H, 18:1(9) C10+H	C10	H gain
668.426	3	167	doublebond	18:1(9) C11+H, 18:1(9) C11+H	C11	H gain
682.442	3	0	doublebond	18:1(9) C12+H, 18:1(9) C12+H	C12	H gain
696.457	3	33	doublebond	18:1(9) C13+H, 18:1(9) C13+H	C13	H gain
710.473	3	11	doublebond	18:1(9) C14+H, 18:1(9) C14+H	C14	H gain
724.489	3	58	doublebond	18:1(9) C15+H, 18:1(9) C15+H	C15	H gain
738.504	3	115	doublebond	18:1(9) C16+H, 18:1(9) C16+H	C16	H gain
752.52	3	11	doublebond	18:1(9) C17+H, 18:1(9) C17+H	C17	H gain
528.27	30	88	doublebond	18:1(9) C1-H, 18:1(9) C1-H	C1	H loss
542.285	30	152	doublebond	18:1(9) C2-H, 18:1(9) C2-H	C2	H loss
556.301	120	626	doublebond	18:1(9) C3-H, 18:1(9) C3-H	C3	H loss
570.317	30	276	doublebond	18:1(9) C4-H, 18:1(9) C4-H	C4	H loss
584.332	30	195	doublebond	18:1(9) C5-H, 18:1(9) C5-H	C5	H loss
598.348	30	180	doublebond	18:1(9) C6-H, 18:1(9) C6-H	C6	H loss
612.364	240	916	doublebond, doublebond_high	18:1(9) C7-H, 18:1(9) C7-H	C7	H loss
626.379	30	444	doublebond	18:1(9) C8-H, 18:1(9) C8-H	C8	H loss
639.387	15	73	doublebond	18:1(9) C9-H, 18:1(9) C9-H	C9	H loss
652.395	30	467	doublebond	18:1(9) C10-H, 18:1(9) C10-H	C10	H loss
666.411	120	502	doublebond	18:1(9) C11-H, 18:1(9) C11-H	C11	H loss
680.426	30	268	doublebond	18:1(9) C12-H, 18:1(9) C12-H	C12	H loss
694.442	30	172	doublebond	18:1(9) C13-H, 18:1(9) C13-H	C13	H loss
708.457	30	144	doublebond	18:1(9) C14-H, 18:1(9) C14-H	C14	H loss
722.473	30	1192	doublebond	18:1(9) C15-H, 18:1(9) C15-H	C15	H loss
750.504	30	58	doublebond	18:1(9) C17-H, 18:1(9) C17-H	C17	H loss
529.277	60	86	doublebond	18:1(9) C1, 18:1(9) C1	C1	Radical
543.293	90	725	doublebond	18:1(9) C2, 18:1(9) C2	C2	Radical
557.309	45	243	doublebond	18:1(9) C3, 18:1(9) C3	C3	Radical
571.324	60	216	doublebond	18:1(9) C4, 18:1(9) C4	C4	Radical
585.34	60	192	doublebond	18:1(9) C5, 18:1(9) C5	C5	Radical
599.356	60	159	doublebond	18:1(9) C6, 18:1(9) C6	C6	Radical
613.371	120	399	doublebond	18:1(9) C7, 18:1(9) C7	C7	Radical
627.387	60	246	doublebond	18:1(9) C8, 18:1(9) C8	C8	Radical
640.395	30	71	doublebond, doublebond_low	18:1(9) C9, 18:1(9) C9	C9	Radical
653.403	60	138	doublebond	18:1(9) C10, 18:1(9) C10	C10	Radical
667.418	240	796	doublebond, doublebond_high	18:1(9) C11, 18:1(9) C11	C11	Radical
681.434	60	281	doublebond	18:1(9) C12, 18:1(9) C12	C12	Radical
695.45	60	104	doublebond	18:1(9) C13, 18:1(9) C13	C13	Radical
709.465	60	317	doublebond	18:1(9) C14, 18:1(9) C14	C14	Radical
737.497	60	315	doublebond	18:1(9) C16, 18:1(9) C16	C16	Radical
751.512	60	48	doublebond	18:1(9) C17, 18:1(9) C17	C17	Radical
