## Supplementary material for "MS-DIAL 5 multimodal mass spectrometry data mining unveils lipidome complexities": Source data: fig1d_dapc_10_14_18KEs.xlsx

### Sheet: KE10
m/z	Reference intensity	Experiment intensity	Spectrum	Comment	Carbon	Type
572.335	1	61	doublebond	20:4(5,8,11,14) C1+H_p3, 20:4(5,8,11,14) C1+H_p3	C1	H gain
586.35	40	695	doublebond	20:4(5,8,11,14) C2+H_p3, 20:4(5,8,11,14) C2+H_p3	C2	H gain
600.366	10	140	doublebond	20:4(5,8,11,14) C3+H_p3, 20:4(5,8,11,14) C3+H_p3	C3	H gain
614.382	1	161	doublebond	20:4(5,8,11,14) C4+H_p3, 20:4(5,8,11,14) C4+H_p3	C4	H gain
627.389	1	163	doublebond	20:4(5,8,11,14) C5+H_p3, 20:4(5,8,11,14) C5+H_p3	C5	H gain
640.397	80	676	doublebond, doublebond_high	20:4(5,8,11,14) C6+H_p3, 20:4(5,8,11,14) C6+H_p3	C6	H gain
654.413	1	384	doublebond	20:4(5,8,11,14) C7+H_p3, 20:4(5,8,11,14) C7+H_p3	C7	H gain
667.421	1	143	doublebond	20:4(5,8,11,14) C8+H_p3, 20:4(5,8,11,14) C8+H_p3	C8	H gain
680.429	80	608	doublebond, doublebond_high	20:4(5,8,11,14) C9+H_p3, 20:4(5,8,11,14) C9+H_p3	C9	H gain
694.444	1	178	doublebond	20:4(5,8,11,14) C10+H_p3, 20:4(5,8,11,14) C10+H_p3	C10	H gain
707.452	1	73	doublebond	20:4(5,8,11,14) C11+H_p3, 20:4(5,8,11,14) C11+H_p3	C11	H gain
720.46	1	287	doublebond	20:4(5,8,11,14) C12+H_p3, 20:4(5,8,11,14) C12+H_p3	C12	H gain
734.476	1	253	doublebond	20:4(5,8,11,14) C13+H_p3, 20:4(5,8,11,14) C13+H_p3	C13	H gain
747.483	1	53	doublebond	20:4(5,8,11,14) C14+H_p3, 20:4(5,8,11,14) C14+H_p3	C14	H gain
760.491	1	171	doublebond	20:4(5,8,11,14) C15+H_p3, 20:4(5,8,11,14) C15+H_p3	C15	H gain
774.507	1	185	doublebond	20:4(5,8,11,14) C16+H_p3, 20:4(5,8,11,14) C16+H_p3	C16	H gain
788.522	1	60	doublebond	20:4(5,8,11,14) C17+H_p3, 20:4(5,8,11,14) C17+H_p3	C17	H gain
802.538	1	210	doublebond	20:4(5,8,11,14) C18+H_p3, 20:4(5,8,11,14) C18+H_p3	C18	H gain
816.554	1	175	doublebond	20:4(5,8,11,14) C19+H_p3, 20:4(5,8,11,14) C19+H_p3	C19	H gain
570.319	10	58	doublebond	20:4(5,8,11,14) C1-H_p3, 20:4(5,8,11,14) C1-H_p3	C1	H loss
584.335	10	94	doublebond	20:4(5,8,11,14) C2-H_p3, 20:4(5,8,11,14) C2-H_p3	C2	H loss
598.35	40	863	doublebond, doublebond_high	20:4(5,8,11,14) C3-H_p3, 20:4(5,8,11,14) C3-H_p3	C3	H loss
612.366	10	87	doublebond	20:4(5,8,11,14) C4-H_p3, 20:4(5,8,11,14) C4-H_p3	C4	H loss
625.374	5	9	doublebond	20:4(5,8,11,14) C5-H_p3, 20:4(5,8,11,14) C5-H_p3	C5	H loss
638.382	80	202	doublebond, doublebond_high	20:4(5,8,11,14) C6-H_p3, 20:4(5,8,11,14) C6-H_p3	C6	H loss
652.397	40	227	doublebond	20:4(5,8,11,14) C7-H_p3, 20:4(5,8,11,14) C7-H_p3	C7	H loss
665.405	5	65	doublebond	20:4(5,8,11,14) C8-H_p3, 20:4(5,8,11,14) C8-H_p3	C8	H loss
678.413	80	171	doublebond, doublebond_high	20:4(5,8,11,14) C9-H_p3, 20:4(5,8,11,14) C9-H_p3	C9	H loss
692.429	40	655	doublebond	20:4(5,8,11,14) C10-H_p3, 20:4(5,8,11,14) C10-H_p3	C10	H loss
705.436	5	143	doublebond	20:4(5,8,11,14) C11-H_p3, 20:4(5,8,11,14) C11-H_p3	C11	H loss
718.444	80	294	doublebond, doublebond_high	20:4(5,8,11,14) C12-H_p3, 20:4(5,8,11,14) C12-H_p3	C12	H loss
732.46	40	511	doublebond	20:4(5,8,11,14) C13-H_p3, 20:4(5,8,11,14) C13-H_p3	C13	H loss
745.468	5	72	doublebond	20:4(5,8,11,14) C14-H_p3, 20:4(5,8,11,14) C14-H_p3	C14	H loss
758.476	10	81	doublebond	20:4(5,8,11,14) C15-H_p3, 20:4(5,8,11,14) C15-H_p3	C15	H loss
772.491	40	264	doublebond	20:4(5,8,11,14) C16-H_p3, 20:4(5,8,11,14) C16-H_p3	C16	H loss
786.507	10	213	doublebond	20:4(5,8,11,14) C17-H_p3, 20:4(5,8,11,14) C17-H_p3	C17	H loss
800.522	10	107	doublebond	20:4(5,8,11,14) C18-H_p3, 20:4(5,8,11,14) C18-H_p3	C18	H loss
814.538	10	324	doublebond	20:4(5,8,11,14) C19-H_p3, 20:4(5,8,11,14) C19-H_p3	C19	H loss
184.073	300	6032	metaboliteclass	Header	null	null
224.105	150	1295	metaboliteclass	Gly-C	null	null
226.084	100	2049	metaboliteclass	Gly-O	null	null
415.285	150	883	metaboliteclass	[Precursor]2+	null	null
513.321	50	934	snposition	-CH2(Sn1)	null	null
526.329	100	1046	acylchain	-20:4(5,8,11,14)-O, -20:4(5,8,11,14)-O	null	null
544.34	100	3599	acylchain	-20:4(5,8,11,14), -20:4(5,8,11,14)	null	null
645.488	25	182	metaboliteclass	Precursor-Header	null	null
830.569	999	41055	precursor	Precursor	null	null
571.327	20	373	doublebond	20:4(5,8,11,14) C1_p3, 20:4(5,8,11,14) C1_p3	C1	Radical
585.343	30	325	doublebond	20:4(5,8,11,14) C2_p3, 20:4(5,8,11,14) C2_p3	C2	Radical
599.358	15	310	doublebond	20:4(5,8,11,14) C3_p3, 20:4(5,8,11,14) C3_p3	C3	Radical
613.374	20	271	doublebond	20:4(5,8,11,14) C4_p3, 20:4(5,8,11,14) C4_p3	C4	Radical
626.382	10	68	doublebond, doublebond_low	20:4(5,8,11,14) C5_p3, 20:4(5,8,11,14) C5_p3	C5	Radical
639.389	40	383	doublebond	20:4(5,8,11,14) C6_p3, 20:4(5,8,11,14) C6_p3	C6	Radical
653.405	80	1095	doublebond, doublebond_high	20:4(5,8,11,14) C7_p3, 20:4(5,8,11,14) C7_p3	C7	Radical
666.413	10	158	doublebond, doublebond_low	20:4(5,8,11,14) C8_p3, 20:4(5,8,11,14) C8_p3	C8	Radical
679.421	40	1073	doublebond	20:4(5,8,11,14) C9_p3, 20:4(5,8,11,14) C9_p3	C9	Radical
693.436	80	1090	doublebond, doublebond_high	20:4(5,8,11,14) C10_p3, 20:4(5,8,11,14) C10_p3	C10	Radical
706.444	10	103	doublebond, doublebond_low	20:4(5,8,11,14) C11_p3, 20:4(5,8,11,14) C11_p3	C11	Radical
719.452	40	1013	doublebond	20:4(5,8,11,14) C12_p3, 20:4(5,8,11,14) C12_p3	C12	Radical
733.468	80	826	doublebond, doublebond_high	20:4(5,8,11,14) C13_p3, 20:4(5,8,11,14) C13_p3	C13	Radical
746.476	10	109	doublebond, doublebond_low	20:4(5,8,11,14) C14_p3, 20:4(5,8,11,14) C14_p3	C14	Radical
759.483	20	262	doublebond	20:4(5,8,11,14) C15_p3, 20:4(5,8,11,14) C15_p3	C15	Radical
773.499	80	281	doublebond, doublebond_high	20:4(5,8,11,14) C16_p3, 20:4(5,8,11,14) C16_p3	C16	Radical
787.515	20	261	doublebond	20:4(5,8,11,14) C17_p3, 20:4(5,8,11,14) C17_p3	C17	Radical
801.53	20	551	doublebond	20:4(5,8,11,14) C18_p3, 20:4(5,8,11,14) C18_p3	C18	Radical
815.546	20	642	doublebond	20:4(5,8,11,14) C19_p3, 20:4(5,8,11,14) C19_p3	C19	Radical

### Sheet: KE14
m/z	Reference intensity	Experiment intensity	Spectrum	Comment	Carbon	Type
572.335	1	215	doublebond	20:4(5,8,11,14) C1+H_p3, 20:4(5,8,11,14) C1+H_p3	C1	H gain
586.35	40	563	doublebond	20:4(5,8,11,14) C2+H_p3, 20:4(5,8,11,14) C2+H_p3	C2	H gain
600.366	10	113	doublebond	20:4(5,8,11,14) C3+H_p3, 20:4(5,8,11,14) C3+H_p3	C3	H gain
614.382	1	292	doublebond	20:4(5,8,11,14) C4+H_p3, 20:4(5,8,11,14) C4+H_p3	C4	H gain
627.389	1	80	doublebond	20:4(5,8,11,14) C5+H_p3, 20:4(5,8,11,14) C5+H_p3	C5	H gain
640.397	80	876	doublebond, doublebond_high	20:4(5,8,11,14) C6+H_p3, 20:4(5,8,11,14) C6+H_p3	C6	H gain
654.413	1	375	doublebond	20:4(5,8,11,14) C7+H_p3, 20:4(5,8,11,14) C7+H_p3	C7	H gain
667.421	1	292	doublebond	20:4(5,8,11,14) C8+H_p3, 20:4(5,8,11,14) C8+H_p3	C8	H gain
680.429	80	1712	doublebond, doublebond_high	20:4(5,8,11,14) C9+H_p3, 20:4(5,8,11,14) C9+H_p3	C9	H gain
694.444	1	465	doublebond	20:4(5,8,11,14) C10+H_p3, 20:4(5,8,11,14) C10+H_p3	C10	H gain
707.452	1	147	doublebond	20:4(5,8,11,14) C11+H_p3, 20:4(5,8,11,14) C11+H_p3	C11	H gain
720.46	1	368	doublebond	20:4(5,8,11,14) C12+H_p3, 20:4(5,8,11,14) C12+H_p3	C12	H gain
734.476	1	306	doublebond	20:4(5,8,11,14) C13+H_p3, 20:4(5,8,11,14) C13+H_p3	C13	H gain
747.483	1	88	doublebond	20:4(5,8,11,14) C14+H_p3, 20:4(5,8,11,14) C14+H_p3	C14	H gain
760.491	1	106	doublebond	20:4(5,8,11,14) C15+H_p3, 20:4(5,8,11,14) C15+H_p3	C15	H gain
774.507	1	179	doublebond	20:4(5,8,11,14) C16+H_p3, 20:4(5,8,11,14) C16+H_p3	C16	H gain
788.522	1	77	doublebond	20:4(5,8,11,14) C17+H_p3, 20:4(5,8,11,14) C17+H_p3	C17	H gain
802.538	1	306	doublebond	20:4(5,8,11,14) C18+H_p3, 20:4(5,8,11,14) C18+H_p3	C18	H gain
816.554	1	259	doublebond	20:4(5,8,11,14) C19+H_p3, 20:4(5,8,11,14) C19+H_p3	C19	H gain
570.319	10	96	doublebond	20:4(5,8,11,14) C1-H_p3, 20:4(5,8,11,14) C1-H_p3	C1	H loss
584.335	10	196	doublebond	20:4(5,8,11,14) C2-H_p3, 20:4(5,8,11,14) C2-H_p3	C2	H loss
598.35	40	2754	doublebond, doublebond_high	20:4(5,8,11,14) C3-H_p3, 20:4(5,8,11,14) C3-H_p3	C3	H loss
612.366	10	153	doublebond	20:4(5,8,11,14) C4-H_p3, 20:4(5,8,11,14) C4-H_p3	C4	H loss
625.374	5	45	doublebond	20:4(5,8,11,14) C5-H_p3, 20:4(5,8,11,14) C5-H_p3	C5	H loss
638.382	80	283	doublebond, doublebond_high	20:4(5,8,11,14) C6-H_p3, 20:4(5,8,11,14) C6-H_p3	C6	H loss
652.397	40	635	doublebond	20:4(5,8,11,14) C7-H_p3, 20:4(5,8,11,14) C7-H_p3	C7	H loss
665.405	5	111	doublebond	20:4(5,8,11,14) C8-H_p3, 20:4(5,8,11,14) C8-H_p3	C8	H loss
678.413	80	416	doublebond, doublebond_high	20:4(5,8,11,14) C9-H_p3, 20:4(5,8,11,14) C9-H_p3	C9	H loss
692.429	40	1927	doublebond	20:4(5,8,11,14) C10-H_p3, 20:4(5,8,11,14) C10-H_p3	C10	H loss
705.436	5	122	doublebond	20:4(5,8,11,14) C11-H_p3, 20:4(5,8,11,14) C11-H_p3	C11	H loss
718.444	80	397	doublebond, doublebond_high	20:4(5,8,11,14) C12-H_p3, 20:4(5,8,11,14) C12-H_p3	C12	H loss
732.46	40	550	doublebond	20:4(5,8,11,14) C13-H_p3, 20:4(5,8,11,14) C13-H_p3	C13	H loss
745.468	5	124	doublebond	20:4(5,8,11,14) C14-H_p3, 20:4(5,8,11,14) C14-H_p3	C14	H loss
758.476	10	377	doublebond	20:4(5,8,11,14) C15-H_p3, 20:4(5,8,11,14) C15-H_p3	C15	H loss
772.491	40	328	doublebond	20:4(5,8,11,14) C16-H_p3, 20:4(5,8,11,14) C16-H_p3	C16	H loss
786.507	10	171	doublebond	20:4(5,8,11,14) C17-H_p3, 20:4(5,8,11,14) C17-H_p3	C17	H loss
800.522	10	610	doublebond	20:4(5,8,11,14) C18-H_p3, 20:4(5,8,11,14) C18-H_p3	C18	H loss
814.538	10	433	doublebond	20:4(5,8,11,14) C19-H_p3, 20:4(5,8,11,14) C19-H_p3	C19	H loss
184.073	300	10733	metaboliteclass	Header	null	null
224.105	150	3576	metaboliteclass	Gly-C	null	null
226.084	100	3755	metaboliteclass	Gly-O	null	null
415.285	150	4361	metaboliteclass	[Precursor]2+	null	null
513.321	50	1503	snposition	-CH2(Sn1)	null	null
526.329	100	1733	acylchain	-20:4(5,8,11,14)-O, -20:4(5,8,11,14)-O	null	null
544.34	100	2478	acylchain	-20:4(5,8,11,14), -20:4(5,8,11,14)	null	null
645.488	25	1034	metaboliteclass	Precursor-Header	null	null
830.569	999	41033	precursor	Precursor	null	null
571.327	20	293	doublebond	20:4(5,8,11,14) C1_p3, 20:4(5,8,11,14) C1_p3	C1	Radical
585.343	30	448	doublebond	20:4(5,8,11,14) C2_p3, 20:4(5,8,11,14) C2_p3	C2	Radical
599.358	15	451	doublebond	20:4(5,8,11,14) C3_p3, 20:4(5,8,11,14) C3_p3	C3	Radical
613.374	20	298	doublebond	20:4(5,8,11,14) C4_p3, 20:4(5,8,11,14) C4_p3	C4	Radical
626.382	10	196	doublebond, doublebond_low	20:4(5,8,11,14) C5_p3, 20:4(5,8,11,14) C5_p3	C5	Radical
639.389	40	485	doublebond	20:4(5,8,11,14) C6_p3, 20:4(5,8,11,14) C6_p3	C6	Radical
653.405	80	1481	doublebond, doublebond_high	20:4(5,8,11,14) C7_p3, 20:4(5,8,11,14) C7_p3	C7	Radical
666.413	10	743	doublebond, doublebond_low	20:4(5,8,11,14) C8_p3, 20:4(5,8,11,14) C8_p3	C8	Radical
679.421	40	1487	doublebond	20:4(5,8,11,14) C9_p3, 20:4(5,8,11,14) C9_p3	C9	Radical
693.436	80	1532	doublebond, doublebond_high	20:4(5,8,11,14) C10_p3, 20:4(5,8,11,14) C10_p3	C10	Radical
706.444	10	277	doublebond, doublebond_low	20:4(5,8,11,14) C11_p3, 20:4(5,8,11,14) C11_p3	C11	Radical
719.452	40	1326	doublebond	20:4(5,8,11,14) C12_p3, 20:4(5,8,11,14) C12_p3	C12	Radical
733.468	80	1041	doublebond, doublebond_high	20:4(5,8,11,14) C13_p3, 20:4(5,8,11,14) C13_p3	C13	Radical
746.476	10	102	doublebond, doublebond_low	20:4(5,8,11,14) C14_p3, 20:4(5,8,11,14) C14_p3	C14	Radical
759.483	20	325	doublebond	20:4(5,8,11,14) C15_p3, 20:4(5,8,11,14) C15_p3	C15	Radical
773.499	80	854	doublebond, doublebond_high	20:4(5,8,11,14) C16_p3, 20:4(5,8,11,14) C16_p3	C16	Radical
787.515	20	288	doublebond	20:4(5,8,11,14) C17_p3, 20:4(5,8,11,14) C17_p3	C17	Radical
801.53	20	427	doublebond	20:4(5,8,11,14) C18_p3, 20:4(5,8,11,14) C18_p3	C18	Radical
815.546	20	573	doublebond	20:4(5,8,11,14) C19_p3, 20:4(5,8,11,14) C19_p3	C19	Radical

### Sheet: KE18
m/z	Reference intensity	Experiment intensity	Spectrum	Comment	Carbon	Type
572.335	1	235	doublebond	20:4(5,8,11,14) C1+H_p3, 20:4(5,8,11,14) C1+H_p3	C1	H gain
586.35	40	352	doublebond	20:4(5,8,11,14) C2+H_p3, 20:4(5,8,11,14) C2+H_p3	C2	H gain
600.366	10	297	doublebond	20:4(5,8,11,14) C3+H_p3, 20:4(5,8,11,14) C3+H_p3	C3	H gain
614.382	1	139	doublebond	20:4(5,8,11,14) C4+H_p3, 20:4(5,8,11,14) C4+H_p3	C4	H gain
627.389	1	81	doublebond	20:4(5,8,11,14) C5+H_p3, 20:4(5,8,11,14) C5+H_p3	C5	H gain
640.397	80	1851	doublebond, doublebond_high	20:4(5,8,11,14) C6+H_p3, 20:4(5,8,11,14) C6+H_p3	C6	H gain
654.413	1	516	doublebond	20:4(5,8,11,14) C7+H_p3, 20:4(5,8,11,14) C7+H_p3	C7	H gain
667.421	1	594	doublebond	20:4(5,8,11,14) C8+H_p3, 20:4(5,8,11,14) C8+H_p3	C8	H gain
680.429	80	5541	doublebond, doublebond_high	20:4(5,8,11,14) C9+H_p3, 20:4(5,8,11,14) C9+H_p3	C9	H gain
694.444	1	946	doublebond	20:4(5,8,11,14) C10+H_p3, 20:4(5,8,11,14) C10+H_p3	C10	H gain
707.452	1	173	doublebond	20:4(5,8,11,14) C11+H_p3, 20:4(5,8,11,14) C11+H_p3	C11	H gain
720.46	1	303	doublebond	20:4(5,8,11,14) C12+H_p3, 20:4(5,8,11,14) C12+H_p3	C12	H gain
734.476	1	172	doublebond	20:4(5,8,11,14) C13+H_p3, 20:4(5,8,11,14) C13+H_p3	C13	H gain
747.483	1	51	doublebond	20:4(5,8,11,14) C14+H_p3, 20:4(5,8,11,14) C14+H_p3	C14	H gain
760.491	1	102	doublebond	20:4(5,8,11,14) C15+H_p3, 20:4(5,8,11,14) C15+H_p3	C15	H gain
774.507	1	147	doublebond	20:4(5,8,11,14) C16+H_p3, 20:4(5,8,11,14) C16+H_p3	C16	H gain
788.522	1	111	doublebond	20:4(5,8,11,14) C17+H_p3, 20:4(5,8,11,14) C17+H_p3	C17	H gain
802.538	1	183	doublebond	20:4(5,8,11,14) C18+H_p3, 20:4(5,8,11,14) C18+H_p3	C18	H gain
816.554	1	233	doublebond	20:4(5,8,11,14) C19+H_p3, 20:4(5,8,11,14) C19+H_p3	C19	H gain
570.319	10	380	doublebond	20:4(5,8,11,14) C1-H_p3, 20:4(5,8,11,14) C1-H_p3	C1	H loss
584.335	10	119	doublebond	20:4(5,8,11,14) C2-H_p3, 20:4(5,8,11,14) C2-H_p3	C2	H loss
598.35	40	1906	doublebond, doublebond_high	20:4(5,8,11,14) C3-H_p3, 20:4(5,8,11,14) C3-H_p3	C3	H loss
612.366	10	466	doublebond	20:4(5,8,11,14) C4-H_p3, 20:4(5,8,11,14) C4-H_p3	C4	H loss
625.374	5	158	doublebond	20:4(5,8,11,14) C5-H_p3, 20:4(5,8,11,14) C5-H_p3	C5	H loss
638.382	80	407	doublebond, doublebond_high	20:4(5,8,11,14) C6-H_p3, 20:4(5,8,11,14) C6-H_p3	C6	H loss
652.397	40	434	doublebond	20:4(5,8,11,14) C7-H_p3, 20:4(5,8,11,14) C7-H_p3	C7	H loss
665.405	5	256	doublebond	20:4(5,8,11,14) C8-H_p3, 20:4(5,8,11,14) C8-H_p3	C8	H loss
678.413	80	441	doublebond, doublebond_high	20:4(5,8,11,14) C9-H_p3, 20:4(5,8,11,14) C9-H_p3	C9	H loss
692.429	40	1596	doublebond	20:4(5,8,11,14) C10-H_p3, 20:4(5,8,11,14) C10-H_p3	C10	H loss
705.436	5	114	doublebond	20:4(5,8,11,14) C11-H_p3, 20:4(5,8,11,14) C11-H_p3	C11	H loss
718.444	80	287	doublebond, doublebond_high	20:4(5,8,11,14) C12-H_p3, 20:4(5,8,11,14) C12-H_p3	C12	H loss
732.46	40	997	doublebond	20:4(5,8,11,14) C13-H_p3, 20:4(5,8,11,14) C13-H_p3	C13	H loss
745.468	5	136	doublebond	20:4(5,8,11,14) C14-H_p3, 20:4(5,8,11,14) C14-H_p3	C14	H loss
758.476	10	192	doublebond	20:4(5,8,11,14) C15-H_p3, 20:4(5,8,11,14) C15-H_p3	C15	H loss
772.491	40	288	doublebond	20:4(5,8,11,14) C16-H_p3, 20:4(5,8,11,14) C16-H_p3	C16	H loss
786.507	10	146	doublebond	20:4(5,8,11,14) C17-H_p3, 20:4(5,8,11,14) C17-H_p3	C17	H loss
800.522	10	205	doublebond	20:4(5,8,11,14) C18-H_p3, 20:4(5,8,11,14) C18-H_p3	C18	H loss
814.538	10	168	doublebond	20:4(5,8,11,14) C19-H_p3, 20:4(5,8,11,14) C19-H_p3	C19	H loss
184.073	300	7262	metaboliteclass	Header	null	null
224.105	150	1476	metaboliteclass	Gly-C	null	null
226.084	100	1224	metaboliteclass	Gly-O	null	null
415.285	150	7260	metaboliteclass	[Precursor]2+	null	null
513.321	50	928	snposition	-CH2(Sn1)	null	null
526.329	100	1246	acylchain	-20:4(5,8,11,14)-O, -20:4(5,8,11,14)-O	null	null
544.34	100	2511	acylchain	-20:4(5,8,11,14), -20:4(5,8,11,14)	null	null
645.488	25	572	metaboliteclass	Precursor-Header	null	null
830.569	999	40451	precursor	Precursor	null	null
571.327	20	169	doublebond	20:4(5,8,11,14) C1_p3, 20:4(5,8,11,14) C1_p3	C1	Radical
585.343	30	359	doublebond	20:4(5,8,11,14) C2_p3, 20:4(5,8,11,14) C2_p3	C2	Radical
599.358	15	458	doublebond	20:4(5,8,11,14) C3_p3, 20:4(5,8,11,14) C3_p3	C3	Radical
613.374	20	387	doublebond	20:4(5,8,11,14) C4_p3, 20:4(5,8,11,14) C4_p3	C4	Radical
626.382	10	208	doublebond, doublebond_low	20:4(5,8,11,14) C5_p3, 20:4(5,8,11,14) C5_p3	C5	Radical
639.389	40	420	doublebond	20:4(5,8,11,14) C6_p3, 20:4(5,8,11,14) C6_p3	C6	Radical
653.405	80	2124	doublebond, doublebond_high	20:4(5,8,11,14) C7_p3, 20:4(5,8,11,14) C7_p3	C7	Radical
666.413	10	1913	doublebond, doublebond_low	20:4(5,8,11,14) C8_p3, 20:4(5,8,11,14) C8_p3	C8	Radical
679.421	40	1229	doublebond	20:4(5,8,11,14) C9_p3, 20:4(5,8,11,14) C9_p3	C9	Radical
693.436	80	1108	doublebond, doublebond_high	20:4(5,8,11,14) C10_p3, 20:4(5,8,11,14) C10_p3	C10	Radical
706.444	10	894	doublebond, doublebond_low	20:4(5,8,11,14) C11_p3, 20:4(5,8,11,14) C11_p3	C11	Radical
719.452	40	1027	doublebond	20:4(5,8,11,14) C12_p3, 20:4(5,8,11,14) C12_p3	C12	Radical
733.468	80	752	doublebond, doublebond_high	20:4(5,8,11,14) C13_p3, 20:4(5,8,11,14) C13_p3	C13	Radical
746.476	10	103	doublebond, doublebond_low	20:4(5,8,11,14) C14_p3, 20:4(5,8,11,14) C14_p3	C14	Radical
759.483	20	246	doublebond	20:4(5,8,11,14) C15_p3, 20:4(5,8,11,14) C15_p3	C15	Radical
773.499	80	390	doublebond, doublebond_high	20:4(5,8,11,14) C16_p3, 20:4(5,8,11,14) C16_p3	C16	Radical
787.515	20	428	doublebond	20:4(5,8,11,14) C17_p3, 20:4(5,8,11,14) C17_p3	C17	Radical
801.53	20	323	doublebond	20:4(5,8,11,14) C18_p3, 20:4(5,8,11,14) C18_p3	C18	Radical
815.546	20	445	doublebond	20:4(5,8,11,14) C19_p3, 20:4(5,8,11,14) C19_p3	C19	Radical
