## Supplementary material for "MS-DIAL 5 multimodal mass spectrometry data mining unveils lipidome complexities": Source data: figure2a.xlsx

### Sheet: LLPC
				Unit	uM	10	10	10	5	5	5	2	2	2	1	1	1	0.5	0.5	0.5	0.2	0.2	0.2	0.1	0.1	0.1	0.05	0.05	0.05	0.02	0.02	0.02	0.01	0.01	0.01
				On column volume	fmol	10000	10000	10000	5000	5000	5000	2000	2000	2000	1000	1000	1000	500	500	500	200	200	200	100	100	100	50	50	50	20	20	20
m/z	Experiment intensity	Spectrum	Comment	Carbon	Type	20221020_PC_18_2_18_2_10uM_POS_1	20221020_PC_18_2_18_2_10uM_POS_2	20221020_PC_18_2_18_2_10uM_POS_3	20221020_PC_18_2_18_2_5uM_POS_1	20221020_PC_18_2_18_2_5uM_POS_2	20221020_PC_18_2_18_2_5uM_POS_3	20221020_PC_18_2_18_2_2uM_POS_1	20221020_PC_18_2_18_2_2uM_POS_2	20221020_PC_18_2_18_2_2uM_POS_3	20221020_PC_18_2_18_2_1uM_POS_1	20221020_PC_18_2_18_2_1uM_POS_2	20221020_PC_18_2_18_2_1uM_POS_3	20221020_PC_18_2_18_2_500nM_POS_1	20221020_PC_18_2_18_2_500nM_POS_2	20221020_PC_18_2_18_2_500nM_POS_3	20221020_PC_18_2_18_2_200nM_POS_1	20221020_PC_18_2_18_2_200nM_POS_2	20221020_PC_18_2_18_2_200nM_POS_3	20221020_PC_18_2_18_2_100nM_POS_1	20221020_PC_18_2_18_2_100nM_POS_2	20221020_PC_18_2_18_2_100nM_POS_3	20221020_PC_18_2_18_2_50nM_POS_1	20221020_PC_18_2_18_2_50nM_POS_2	20221020_PC_18_2_18_2_50nM_POS_3	20221020_PC_18_2_18_2_20nM_POS_1	20221020_PC_18_2_18_2_20nM_POS_2	20221020_PC_18_2_18_2_20nM_POS_3	20221020_PC_18_2_18_2_10nM_POS_1	20221020_PC_18_2_18_2_10nM_POS_2	20221020_PC_18_2_18_2_10nM_POS_3
184.073	300	metaboliteclass	Header	null	null	3745	5754	3496	4013	8121	3897	4138	2647	3813	2703	3389	2569	1216	520	1034	278	205	386	154	98	191	56	55	126	0	0	0	0	0	0
224.105	150	metaboliteclass	Gly-C	null	null	1351	581	1135	1283	1343	1538	442	429	567	181	173	257	64	45	93	34	11	11	54	10	33	0	0	0	0	0	0	0	0	0
226.084	100	metaboliteclass	Gly-O	null	null	1208	984	1880	1408	1021	1217	329	444	310	180	196	150	62	51	78	4	20	25	28	39	37	0	10	0	0	0	0	0	0	0
391.285	150	metaboliteclass	[Precursor]2+	null	null	3898	6759	5702	3422	4344	3628	1554	1571	1832	756	635	394	293	230	365	66	135	101	50	71	79	21	10	0	0	0	0	0	0	0
489.321	50	snposition	-CH2(Sn1)	null	null	249	258	452	202	185	152	51	47	32	17	18	7	11	20	0	5	0	0	0	0	0	0	0	0	0	0	0	0	0	0
502.329	100	acylchain	-18:2(9,12)-O, -18:2(9,12)-O	null	null	417	374	275	179	167	187	60	47	54	38	44	14	29	19	0	6	0	0	0	0	0	0	0	0	0	0	0	0	0	0
520.34	100	acylchain	-18:2(9,12), -18:2(9,12)	null	null	498	616	735	311	311	293	61	92	92	33	27	84	54	32	30	10	11	0	0	0	0	0	0	0	0	0	0	0	0	0
546.319	10	doublebond	18:2(9,12) C1-H, 18:2(9,12) C1-H	C1	H loss	55	65	51	28	49	18	13	11	0	0	0	10	0	0	0	0	0	0	0	0	0	0	0	0	0	0	0	0	0	0
547.327	20	doublebond	18:2(9,12) C1, 18:2(9,12) C1	C1	Radical	130	83	212	60	61	49	18	35	32	0	10	10	0	0	0	11	0	0	0	0	0	0	0	0	0	0	0	0	0	0
548.335	1	doublebond	18:2(9,12) C1+H, 18:2(9,12) C1+H	C1	H gain	286	336	310	169	133	132	54	54	30	16	22	8	8	11	0	0	0	0	11	0	0	0	0	0	0	0	0	0	0	0
560.335	10	doublebond	18:2(9,12) C2-H, 18:2(9,12) C2-H	C2	H loss	118	117	146	82	78	112	20	37	15	0	11	18	0	16	0	0	0	0	0	0	0	0	0	0	0	0	0	0	0	0
561.343	30	doublebond	18:2(9,12) C2, 18:2(9,12) C2	C2	Radical	433	364	349	187	191	163	80	82	74	10	11	35	11	30	21	0	0	0	0	0	0	0	0	0	0	0	0	0	0	0
562.35	40	doublebond	18:2(9,12) C2+H, 18:2(9,12) C2+H	C2	H gain	187	228	299	186	113	154	35	37	33	25	41	11	0	0	11	0	0	0	0	0	0	0	0	0	0	0	0	0	0	0
574.35	40	doublebond	18:2(9,12) C3-H, 18:2(9,12) C3-H	C3	H loss	487	441	479	265	220	246	49	63	45	42	75	11	26	14	11	11	0	0	0	0	0	0	0	0	0	0	0	0	0	0
575.358	15	doublebond	18:2(9,12) C3, 18:2(9,12) C3	C3	Radical	231	102	303	39	55	68	22	22	11	27	11	0	0	0	0	0	0	0	0	0	0	0	0	0	0	0	0	0	0	0
576.366	10	doublebond	18:2(9,12) C3+H, 18:2(9,12) C3+H	C3	H gain	238	196	124	100	56	104	13	22	31	11	0	0	0	0	0	0	0	0	0	0	0	0	0	0	0	0	0	0	0	0
588.366	10	doublebond	18:2(9,12) C4-H, 18:2(9,12) C4-H	C4	H loss	208	286	189	154	113	144	50	38	64	54	61	26	4	0	0	0	0	0	0	0	0	0	0	0	0	0	0	0	0	0
589.374	20	doublebond	18:2(9,12) C4, 18:2(9,12) C4	C4	Radical	159	142	122	73	89	68	15	14	29	0	0	0	0	0	0	0	0	0	0	0	0	0	0	0	0	0	0	0	0	0
590.382	1	doublebond	18:2(9,12) C4+H, 18:2(9,12) C4+H	C4	H gain	75	71	126	57	55	32	10	17	11	0	0	67	0	0	0	0	0	0	0	0	0	0	0	0	0	0	0	0	0	0
597.488	25	metaboliteclass	Precursor-Header	null	null	554	445	419	506	431	412	87	204	129	32	47	81	16	18	14	0	0	0	0	0	0	0	0	0	0	0	0	0	0	0
602.382	10	doublebond	18:2(9,12) C5-H, 18:2(9,12) C5-H	C5	H loss	85	93	67	80	36	32	12	15	19	24	0	0	0	0	0	0	0	0	0	0	0	0	0	0	0	0	0	0	0	0
603.389	20	doublebond	18:2(9,12) C5, 18:2(9,12) C5	C5	Radical	146	307	133	51	122	42	26	42	10	11	11	11	0	0	0	0	0	0	0	0	0	0	0	0	0	0	0	0	0	0
604.397	1	doublebond	18:2(9,12) C5+H, 18:2(9,12) C5+H	C5	H gain	82	52	77	25	57	34	0	29	7	0	0	0	0	0	0	0	0	0	0	0	0	0	0	0	0	0	0	0	0	0
616.397	10	doublebond	18:2(9,12) C6-H, 18:2(9,12) C6-H	C6	H loss	54	65	129	40	52	68	12	11	16	0	17	11	0	0	0	0	0	0	0	0	0	0	0	0	0	0	0	0	0	0
617.405	20	doublebond	18:2(9,12) C6, 18:2(9,12) C6	C6	Radical	207	66	173	61	36	29	18	34	29	36	0	32	0	0	11	0	0	0	0	0	0	0	0	0	0	0	0	0	0	0
618.413	1	doublebond	18:2(9,12) C6+H, 18:2(9,12) C6+H	C6	H gain	91	128	96	99	62	46	32	11	11	11	8	0	0	0	0	0	0	0	0	0	0	0	0	0	0	0	0	0	0	0
630.413	80	doublebond, doublebond_high	18:2(9,12) C7-H, 18:2(9,12) C7-H	C7	H loss	297	314	334	181	174	193	54	33	44	19	49	6	12	11	0	0	0	0	0	0	0	0	0	0	0	0	0	0	0	0
631.421	40	doublebond	18:2(9,12) C7, 18:2(9,12) C7	C7	Radical	113	117	165	105	69	125	14	40	50	0	0	16	0	0	7	0	0	0	0	0	0	0	0	0	0	0	0	0	0	0
632.429	1	doublebond	18:2(9,12) C7+H, 18:2(9,12) C7+H	C7	H gain	163	131	145	123	98	112	20	84	31	17	36	0	8	0	0	0	0	0	0	0	0	0	0	0	0	0	0	0	0	0
644.429	10	doublebond	18:2(9,12) C8-H, 18:2(9,12) C8-H	C8	H loss	107	110	94	59	27	85	12	11	13	0	0	10	0	11	0	0	0	0	0	0	0	0	0	0	0	0	0	0	0	0
645.436	20	doublebond	18:2(9,12) C8, 18:2(9,12) C8	C8	Radical	109	92	168	81	33	92	11	11	26	0	9	11	0	0	0	0	0	0	0	0	0	0	0	0	0	0	0	0	0	0
646.444	1	doublebond	18:2(9,12) C8+H, 18:2(9,12) C8+H	C8	H gain	165	212	133	119	71	51	33	25	11	0	11	13	0	0	0	0	0	0	0	0	0	0	0	0	0	0	0	0	0	0
657.436	5	doublebond	18:2(9,12) C9-H, 18:2(9,12) C9-H	C9	H loss	55	78	90	63	55	16	0	11	0	11	10	0	0	0	0	0	0	0	0	0	0	0	0	0	0	0	0	0	0	0
658.444	10	doublebond, doublebond_low	18:2(9,12) C9, 18:2(9,12) C9	C9	Radical	205	169	324	122	103	68	54	33	54	19	0	17	0	17	0	0	0	0	0	0	0	0	0	0	0	0	0	0	0	0
659.452	1	doublebond	18:2(9,12) C9+H, 18:2(9,12) C9+H	C9	H gain	30	85	47	70	18	11	11	0	0	0	0	0	0	0	0	0	0	0	0	0	0	0	0	0	0	0	0	0	0	0
670.444	80	doublebond, doublebond_high	18:2(9,12) C10-H, 18:2(9,12) C10-H	C10	H loss	202	253	174	137	102	107	24	20	35	11	11	0	0	11	0	0	0	0	11	0	0	0	0	0	0	0	0	0	0	0
671.452	40	doublebond	18:2(9,12) C10, 18:2(9,12) C10	C10	Radical	255	184	283	149	104	307	23	58	34	39	17	19	10	13	11	0	0	11	0	0	0	0	0	0	0	0	0	0	0	0
672.46	1	doublebond	18:2(9,12) C10+H, 18:2(9,12) C10+H	C10	H gain	307	244	310	129	68	106	34	24	37	10	36	24	0	6	11	0	0	0	0	0	0	0	0	0	0	0	0	0	0	0
684.46	40	doublebond	18:2(9,12) C11-H, 18:2(9,12) C11-H	C11	H loss	246	320	133	220	150	66	76	65	34	19	16	20	11	10	0	0	0	0	0	0	0	0	0	0	0	0	0	0	0	0
685.468	80	doublebond, doublebond_high	18:2(9,12) C11, 18:2(9,12) C11	C11	Radical	577	456	338	310	154	172	41	82	95	15	52	73	8	17	11	0	0	0	0	0	11	0	0	0	0	0	0	0	0	0
686.476	1	doublebond	18:2(9,12) C11+H, 18:2(9,12) C11+H	C11	H gain	122	159	155	88	118	53	62	30	38	0	11	11	18	10	0	0	0	0	0	0	0	0	0	0	0	0	0	0	0	0
697.468	5	doublebond	18:2(9,12) C12-H, 18:2(9,12) C12-H	C12	H loss	43	62	75	70	28	69	0	11	0	0	0	23	0	0	8	0	0	0	0	0	0	0	0	0	0	0	0	0	0	0
698.476	10	doublebond, doublebond_low	18:2(9,12) C12, 18:2(9,12) C12	C12	Radical	69	142	74	65	29	121	0	25	0	0	0	0	0	0	0	0	0	0	0	0	0	0	0	0	0	0	0	0	0	0
699.483	1	doublebond	18:2(9,12) C12+H, 18:2(9,12) C12+H	C12	H gain	47	24	25	11	11	11	0	0	0	0	0	0	0	0	0	0	0	0	0	0	0	0	0	0	0	0	0	0	0	0
710.476	10	doublebond	18:2(9,12) C13-H, 18:2(9,12) C13-H	C13	H loss	101	48	34	129	56	45	20	29	11	0	0	11	0	0	0	0	0	0	0	0	0	0	0	0	0	0	0	0	0	0
711.483	20	doublebond	18:2(9,12) C13, 18:2(9,12) C13	C13	Radical	152	200	105	146	96	52	96	55	22	0	0	11	0	0	0	0	0	0	0	0	0	0	0	0	0	0	0	0	0	0
712.491	1	doublebond	18:2(9,12) C13+H, 18:2(9,12) C13+H	C13	H gain	48	71	33	26	0	35	0	0	0	0	0	0	0	0	0	0	0	0	0	11	0	0	0	0	0	0	0	0	0	0
724.491	40	doublebond	18:2(9,12) C14-H, 18:2(9,12) C14-H	C14	H loss	173	137	137	53	108	82	23	27	44	0	22	11	0	0	11	0	0	0	0	0	0	0	0	0	0	0	0	0	0	0
725.499	80	doublebond, doublebond_high	18:2(9,12) C14, 18:2(9,12) C14	C14	Radical	253	252	219	189	120	93	16	60	42	19	15	35	0	0	0	0	0	0	0	0	0	0	0	0	0	0	0	0	0	0
726.507	1	doublebond	18:2(9,12) C14+H, 18:2(9,12) C14+H	C14	H gain	35	57	44	13	11	10	0	0	0	0	0	0	0	0	0	0	0	0	0	0	0	0	0	0	0	0	0	0	0	0
738.507	10	doublebond	18:2(9,12) C15-H, 18:2(9,12) C15-H	C15	H loss	92	90	152	69	33	27	0	11	11	0	0	0	0	0	4	0	0	0	0	0	0	0	0	0	0	0	0	0	0	0
739.515	20	doublebond	18:2(9,12) C15, 18:2(9,12) C15	C15	Radical	134	75	133	79	94	124	11	0	11	14	0	0	0	11	0	0	0	0	0	0	0	0	0	0	0	0	0	0	0	0
740.522	1	doublebond	18:2(9,12) C15+H, 18:2(9,12) C15+H	C15	H gain	25	65	21	20	21	11	0	0	0	0	0	0	0	0	0	0	0	0	0	0	0	0	0	0	0	0	0	0	0	0
752.522	10	doublebond	18:2(9,12) C16-H, 18:2(9,12) C16-H	C16	H loss	142	29	86	44	66	29	6	11	0	0	0	11	11	11	0	0	0	0	0	0	0	0	0	0	0	0	0	0	0	0
753.53	20	doublebond	18:2(9,12) C16, 18:2(9,12) C16	C16	Radical	404	68	86	76	124	43	8	11	17	12	0	11	11	11	0	0	0	0	0	0	0	0	0	0	0	0	0	0	0	0
754.538	1	doublebond	18:2(9,12) C16+H, 18:2(9,12) C16+H	C16	H gain	36	15	38	86	35	19	11	0	21	11	0	0	0	0	0	0	0	0	0	0	0	0	0	0	0	0	0	0	0	0
766.538	10	doublebond	18:2(9,12) C17-H, 18:2(9,12) C17-H	C17	H loss	74	117	73	136	99	38	13	11	20	0	0	29	0	0	0	0	0	0	0	0	0	0	0	0	0	0	0	0	0	0
767.546	20	doublebond	18:2(9,12) C17, 18:2(9,12) C17	C17	Radical	159	260	286	94	88	88	26	69	29	0	24	11	11	0	0	0	0	6	0	0	0	0	0	0	0	0	0	0	0	0
768.554	1	doublebond	18:2(9,12) C17+H, 18:2(9,12) C17+H	C17	H gain	19	11	14	52	36	45	0	11	0	0	0	0	0	0	0	0	0	0	0	0	0	0	0	0	0	0	0	0	0	0
782.569	999	precursor	Precursor	null	null	29288	26899	32318	18614	23571	18904	12810	15000	11781	6098	7531	8433	4956	5718	5244	2678	1622	1911	898	1063	1033	459	390	223	0	0	0	0	0	0

### Sheet: PAPC
				Unit	uM	10	10	10	5	5	5	2	2	2	1	1	1	0.5	0.5	0.5	0.2	0.2	0.2	0.1	0.1	0.1	0.05	0.05	0.05	0.02	0.02	0.02	0.01	0.01	0.01
				On column volume	fmol	10000	10000	10000	5000	5000	5000	2000	2000	2000	1000	1000	1000	500	500	500	200	200	200	100	100	100	50	50	50	20	20	20
m/z	Experiment intensity	Spectrum	Comment	Carbon	Type	20221020_PC_16_0_20_4_10uM_POS_1	20221020_PC_16_0_20_4_10uM_POS_2	20221020_PC_16_0_20_4_10uM_POS_3	20221020_PC_16_0_20_4_5uM_POS_1	20221020_PC_16_0_20_4_5uM_POS_2	20221020_PC_16_0_20_4_5uM_POS_3	20221020_PC_16_0_20_4_2uM_POS_1	20221020_PC_16_0_20_4_2uM_POS_2	20221020_PC_16_0_20_4_2uM_POS_3	20221020_PC_16_0_20_4_1uM_POS_1	20221020_PC_16_0_20_4_1uM_POS_2	20221020_PC_16_0_20_4_1uM_POS_3	20221020_PC_16_0_20_4_500nM_POS_1	20221020_PC_16_0_20_4_500nM_POS_2	20221020_PC_16_0_20_4_500nM_POS_3	20221020_PC_16_0_20_4_200nM_POS_1	20221020_PC_16_0_20_4_200nM_POS_2	20221020_PC_16_0_20_4_200nM_POS_3	20221020_PC_16_0_20_4_100nM_POS_1	20221020_PC_16_0_20_4_100nM_POS_2	20221020_PC_16_0_20_4_100nM_POS_3	20221020_PC_16_0_20_4_50nM_POS_1	20221020_PC_16_0_20_4_50nM_POS_2	20221020_PC_16_0_20_4_50nM_POS_3	20221020_PC_16_0_20_4_20nM_POS_1	20221020_PC_16_0_20_4_20nM_POS_2	20221020_PC_16_0_20_4_20nM_POS_3	20221020_PC_16_0_20_4_10nM_POS_1	20221020_PC_16_0_20_4_10nM_POS_2	20221020_PC_16_0_20_4_10nM_POS_3
184.073	300	metaboliteclass	Header	null	null	4339	4151	3996	3349	5401	2366	1347	1121	1794	373	1510	492	696	393	359	204	171	244	106	79	33	35	80	58	0	0	0	0	0	0
224.105	150	metaboliteclass	Gly-C	null	null	1018	871	1002	990	595	349	129	130	250	42	142	60	34	48	55	21	14	10	0	22	21	0	0	0	0	0	0	0	0	0
226.084	100	metaboliteclass	Gly-O	null	null	569	1144	818	585	538	321	198	120	270	36	56	71	60	63	11	14	16	18	10	0	0	0	10	0	0	0	0	0	0	0
391.285	150	metaboliteclass	[Precursor]2+	null	null	2739	2112	1862	1271	1040	1051	221	335	130	147	84	111	51	85	36	11	15	15	28	21	24	0	0	0	0	0	0	0	0	0
478.329	50	acylchain	-20:4(5,8,11,14)-O	null	null	103	124	93	57	65	160	19	14	21	11	11	32	0	0	15	0	0	0	0	0	0	0	0	0	0	0	0	0	0	0
496.34	50	acylchain	-20:4(5,8,11,14)	null	null	544	604	526	247	291	250	85	195	48	74	30	31	31	11	94	0	0	0	0	17	0	0	0	11	0	0	0	0	0	0
513.321	50	snposition	-CH2(Sn1)	null	null	186	72	128	58	28	55	22	23	10	11	0	0	0	0	0	0	0	11	0	0	0	0	0	0	0	0	0	0	0	0
522.319	5	doublebond	20:4(5,8,11,14) C1-H_p3	C1	H loss	28	42	23	11	11	11	6	8	0	0	0	0	0	0	0	0	0	0	0	0	0	0	0	0	0	0	0	0	0	0
523.327	10	doublebond	20:4(5,8,11,14) C1_p3	C1	Radical	11	0	0	0	0	11	0	0	0	0	0	0	0	0	0	0	0	0	0	0	0	0	0	0	0	0	0	0	0	0
524.335	0.5	doublebond	20:4(5,8,11,14) C1+H_p3	C1	H gain	11	0	11	0	11	0	0	0	0	0	0	0	0	0	0	0	0	0	0	0	0	0	0	0	0	0	0	0	0	0
526.329	50	acylchain	-16:0-O	null	null	114	67	36	21	37	42	23	11	22	12	0	11	0	0	0	0	0	0	0	0	0	0	0	0	0	0	0	0	0	0
536.335	5	doublebond	20:4(5,8,11,14) C2-H_p3	C2	H loss	56	22	18	55	0	11	0	11	0	0	0	0	0	0	0	0	0	0	0	0	0	0	0	0	0	0	0	0	0	0
537.343	15	doublebond	20:4(5,8,11,14) C2_p3	C2	Radical	93	113	68	48	22	24	11	0	10	0	7	0	0	0	0	0	11	0	0	0	0	0	0	0	0	0	0	0	0	0
538.35	20	doublebond	20:4(5,8,11,14) C2+H_p3	C2	H gain	29	36	39	30	11	11	0	0	24	0	0	0	0	0	0	0	0	0	0	0	0	0	0	0	0	0	0	0	0	0
544.34	50	acylchain	-16:0	null	null	116	127	113	171	38	20	11	11	19	0	0	0	0	0	0	0	0	0	0	0	0	0	0	0	0	0	0	0	0	0
550.35	20	doublebond, doublebond_high	20:4(5,8,11,14) C3-H_p3	C3	H loss	413	389	233	139	119	66	24	59	38	13	11	17	0	18	0	7	0	0	0	0	0	0	0	0	0	0	0	0	0	0
551.358	7.5	doublebond	20:4(5,8,11,14) C3_p3	C3	Radical	33	13	41	14	0	11	10	0	0	0	0	0	0	0	0	0	0	0	0	0	0	0	0	0	0	0	0	0	0	0
552.366	5	doublebond	20:4(5,8,11,14) C3+H_p3	C3	H gain	0	0	0	0	0	0	0	0	0	0	0	0	0	0	0	0	0	0	0	0	0	0	0	0	0	0	0	0	0	0
564.366	5	doublebond	20:4(5,8,11,14) C4-H_p3	C4	H loss	38	14	62	9	28	11	10	11	0	10	0	0	0	0	0	0	0	0	0	0	0	0	0	0	0	0	0	0	0	0
565.374	10	doublebond	20:4(5,8,11,14) C4_p3	C4	Radical	56	55	55	27	11	11	0	0	11	0	0	9	0	0	0	0	0	0	0	0	0	0	0	0	0	0	0	0	0	0
566.382	0.5	doublebond	20:4(5,8,11,14) C4+H_p3	C4	H gain	0	0	0	35	0	0	0	0	0	0	0	0	0	0	0	0	0	0	0	0	0	0	0	0	0	0	0	0	0	0
570.319	5	doublebond	16:0 C1-H	C1	H loss	33	11	0	0	0	0	0	0	0	0	0	0	0	0	0	0	0	0	0	0	0	0	0	0	0	0	0	0	0	0
571.327	10	doublebond	16:0 C1	C1		15	22	43	0	24	5	0	0	0	0	0	0	0	0	0	0	0	0	0	0	0	0	0	0	0	0	0	0	0	0
572.335	0.5	doublebond	16:0 C1+H	C1	H gain	15	18	0	0	0	0	0	0	0	0	0	0	0	0	0	0	0	0	0	0	0	0	0	0	0	0	0	0	0	0
577.374	2.5	doublebond	20:4(5,8,11,14) C5-H_p3	C5	H loss	0	19	18	0	11	0	0	0	11	0	0	0	0	0	0	0	0	0	0	0	0	0	0	0	0	0	0	0	0	0
578.382	5	doublebond, doublebond_low	20:4(5,8,11,14) C5_p3	C5	Radical	40	36	61	38	15	0	11	0	17	0	0	0	0	0	0	0	0	0	0	0	0	0	0	0	0	0	0	0	0	0
579.389	0.5	doublebond	20:4(5,8,11,14) C5+H_p3	C5	H gain	65	30	72	33	22	30	11	7	0	0	0	0	0	0	0	0	0	0	0	0	0	0	0	0	0	0	0	0	0	0
584.335	5	doublebond	16:0 C2-H	C2	H loss	0	11	11	0	18	0	0	0	0	0	0	0	0	0	0	0	0	0	0	0	0	0	0	0	0	0	0	0	0	0
585.343	15	doublebond	16:0 C2	C2		57	57	40	45	116	15	0	8	11	0	0	11	0	0	0	0	0	0	0	0	0	0	0	0	0	0	0	0	0	0
586.35	20	doublebond	16:0 C2+H	C2	H gain	40	33	28	20	11	0	0	5	0	0	0	0	0	0	0	0	0	0	0	0	0	0	0	0	0	0	0	0	0	0
590.382	40	doublebond, doublebond_high	20:4(5,8,11,14) C6-H_p3	C6	H loss	25	43	119	27	37	11	0	23	11	11	11	0	0	0	0	0	0	0	0	0	0	0	0	0	0	0	0	0	0	0
591.389	20	doublebond	20:4(5,8,11,14) C6_p3	C6	Radical	46	44	33	19	71	26	9	11	11	0	0	0	0	0	0	0	0	0	0	0	0	0	0	0	0	0	0	0	0	0
592.397	40	doublebond, doublebond_high	20:4(5,8,11,14) C6+H_p3	C6	H gain	461	486	399	174	191	117	42	50	30	29	32	21	11	16	14	0	0	0	20	0	0	0	0	0	0	0	0	0	0	0
597.488	25	metaboliteclass	Precursor-Header	null	null	106	60	118	37	42	47	11	44	0	8	11	11	10	0	0	0	0	0	0	0	0	0	0	0	0	0	0	0	0	0
598.35	20	doublebond	16:0 C3-H	C3	H loss	66	116	72	63	35	24	24	8	0	0	11	0	0	0	0	0	0	0	0	0	0	0	0	0	0	0	0	0	0	0
599.358	7.5	doublebond	16:0 C3	C3		54	22	11	0	0	11	0	0	0	0	0	0	0	0	0	0	0	0	0	0	0	0	0	0	0	0	0	0	0	0
600.366	5	doublebond	16:0 C3+H	C3	H gain	23	0	53	0	11	0	0	0	0	0	0	0	0	0	0	0	0	0	0	0	0	0	0	0	0	0	0	0	0	0
604.397	20	doublebond	20:4(5,8,11,14) C7-H_p3	C7	H loss	114	200	124	40	75	39	0	10	23	0	11	0	0	0	11	0	0	0	0	0	0	0	0	0	0	0	0	0	0	0
605.405	40	doublebond, doublebond_high	20:4(5,8,11,14) C7_p3	C7	Radical	446	366	508	374	169	162	29	96	38	27	11	14	11	11	6	0	0	0	0	0	0	0	0	0	0	0	0	0	0	0
606.413	0.5	doublebond	20:4(5,8,11,14) C7+H_p3	C7	H gain	117	108	75	30	83	27	11	11	11	11	11	20	0	0	0	0	0	0	0	0	0	0	0	0	0	0	0	0	0	0
612.366	5	doublebond	16:0 C4-H	C4	H loss	49	11	17	13	23	11	0	0	0	0	0	0	0	0	0	0	0	0	0	0	0	0	0	0	0	0	0	0	0	0
613.374	10	doublebond	16:0 C4	C4		23	25	27	0	33	11	0	0	0	0	0	0	0	0	0	0	0	0	0	0	0	0	0	0	0	0	0	0	0	0
614.382	0.5	doublebond	16:0 C4+H	C4	H gain	9	11	0	0	0	0	0	0	0	0	0	0	0	0	0	0	0	0	0	0	0	0	0	0	0	0	0	0	0	0
617.405	2.5	doublebond	20:4(5,8,11,14) C8-H_p3	C8	H loss	45	76	11	15	12	32	0	27	0	0	0	0	0	0	0	0	0	0	0	0	0	0	0	0	0	0	0	0	0	0
618.413	5	doublebond, doublebond_low	20:4(5,8,11,14) C8_p3	C8	Radical	779	751	825	439	309	199	66	76	139	71	28	61	0	11	11	39	0	11	0	0	11	0	0	0	0	0	0	0	0	0
619.421	0.5	doublebond	20:4(5,8,11,14) C8+H_p3	C8	H gain	55	69	73	38	64	40	33	0	0	0	11	0	0	0	0	0	0	0	0	0	0	0	0	0	0	0	0	0	0	0
626.382	5	doublebond	16:0 C5-H	C5	H loss	13	54	11	41	15	11	0	0	0	0	0	0	0	0	0	0	0	0	0	0	0	0	0	0	0	0	0	0	0	0
627.389	10	doublebond	16:0 C5	C5		91	75	118	77	11	0	0	0	0	0	0	0	0	0	0	0	0	0	0	0	0	0	0	0	0	0	0	0	0	0
628.397	0.5	doublebond	16:0 C5+H	C5	H gain	71	11	29	0	14	11	0	6	0	0	0	0	0	0	0	0	0	0	0	0	0	0	0	0	0	0	0	0	0	0
630.413	40	doublebond, doublebond_high	20:4(5,8,11,14) C9-H_p3	C9	H loss	22	48	86	36	11	12	11	28	13	11	0	6	0	0	0	0	0	0	0	0	0	0	0	0	0	0	0	0	0	0
631.421	20	doublebond	20:4(5,8,11,14) C9_p3	C9	Radical	209	331	181	153	175	97	49	27	58	27	11	11	0	0	0	11	0	0	0	0	0	0	0	0	0	0	0	0	0	0
632.429	40	doublebond, doublebond_high	20:4(5,8,11,14) C9+H_p3	C9	H gain	1016	1043	883	338	736	386	73	95	99	47	57	44	53	70	38	39	30	11	0	11	20	0	0	0	0	0	0	0	0	0
640.397	5	doublebond	16:0 C6-H	C6	H loss	60	22	44	12	11	24	0	18	0	0	0	0	0	0	0	0	0	0	0	0	0	0	0	0	0	0	0	0	0	0
641.405	10	doublebond	16:0 C6	C6		17	20	24	34	24	35	11	11	0	0	0	0	0	0	0	0	0	0	0	0	0	0	0	0	0	0	0	0	0	0
642.413	0.5	doublebond	16:0 C6+H	C6	H gain	41	19	24	11	11	13	0	0	0	0	0	0	0	0	19	0	0	0	0	0	0	0	0	0	0	0	0	0	0	0
644.429	20	doublebond	20:4(5,8,11,14) C10-H_p3	C10	H loss	188	166	157	92	125	39	36	14	49	0	11	10	27	0	27	0	0	0	0	0	0	0	0	0	0	0	0	0	0	0
645.436	40	doublebond, doublebond_high	20:4(5,8,11,14) C10_p3	C10	Radical	128	94	137	59	44	42	24	28	11	11	29	0	0	0	0	0	0	0	0	0	0	0	0	0	0	0	0	0	0	0
646.444	0.5	doublebond	20:4(5,8,11,14) C10+H_p3	C10	H gain	119	29	64	14	19	11	0	0	0	11	0	0	0	0	0	0	0	0	0	0	0	0	0	0	0	0	0	0	0	0
654.413	5	doublebond	16:0 C7-H	C7	H loss	34	37	50	0	22	7	0	0	0	0	0	0	0	0	0	0	0	0	0	0	0	0	0	0	0	0	0	0	0	0
655.421	10	doublebond	16:0 C7	C7		36	27	22	33	16	15	0	0	0	0	0	0	0	0	0	0	0	0	0	0	0	0	0	0	0	0	0	0	0	0
656.429	0.5	doublebond	16:0 C7+H	C7	H gain	65	61	42	18	22	18	0	0	0	0	0	0	0	0	0	0	0	0	0	0	0	0	0	0	0	0	0	0	0	0
657.436	2.5	doublebond	20:4(5,8,11,14) C11-H_p3	C11	H loss	18	11	56	28	13	94	0	11	11	0	0	0	0	0	0	0	0	0	0	0	0	0	0	0	0	0	0	0	0	0
658.444	5	doublebond, doublebond_low	20:4(5,8,11,14) C11_p3	C11	Radical	235	175	183	160	74	99	19	33	20	11	15	27	0	0	28	0	0	0	0	0	0	0	0	0	0	0	0	0	0	0
659.452	0.5	doublebond	20:4(5,8,11,14) C11+H_p3	C11	H gain	29	0	70	0	0	0	0	11	0	0	0	0	0	0	0	0	0	0	0	0	0	0	0	0	0	0	0	0	0	0
668.429	5	doublebond	16:0 C8-H	C8	H loss	22	53	76	18	0	11	0	18	0	0	0	0	0	0	0	0	0	0	0	0	0	0	0	0	0	0	0	0	0	0
669.436	10	doublebond	16:0 C8	C8		69	123	31	29	22	25	0	0	0	0	0	0	0	0	0	0	0	0	0	0	0	0	0	0	0	0	0	0	0	0
670.444	40.5	doublebond, doublebond_high	16:0 C8+H, 20:4(5,8,11,14) C12-H_p3	C8	H gain	145	45	59	14	20	25	0	0	0	11	0	0	0	0	0	0	0	0	0	0	0	0	0	0	0	0	0	0	0	0
671.452	20	doublebond	20:4(5,8,11,14) C12_p3	C12	Radical	43	42	137	21	73	28	0	0	0	10	0	10	0	0	0	0	0	0	0	0	0	0	0	0	0	0	0	0	0	0
672.46	0.5	doublebond	20:4(5,8,11,14) C12+H_p3	C12	H gain	36	57	24	24	11	31	0	5	0	0	0	0	0	0	0	0	0	0	0	0	0	0	0	0	0	0	0	0	0	0
682.444	5	doublebond	16:0 C9-H	C9	H loss	156	102	22	22	11	16	0	19	6	0	0	0	11	0	0	0	0	0	0	0	0	0	0	0	0	0	0	0	0	0
683.452	10	doublebond	16:0 C9	C9		59	30	67	75	9	57	11	11	14	0	0	36	0	0	0	0	0	0	0	0	0	0	0	0	0	0	0	0	0	0
684.46	20.5	doublebond	16:0 C9+H, 20:4(5,8,11,14) C13-H_p3	C9	H gain	102	53	27	34	71	41	0	29	0	0	0	11	0	0	0	0	0	0	0	0	0	0	0	0	0	0	0	0	0	0
685.468	40	doublebond, doublebond_high	20:4(5,8,11,14) C13_p3	C13	Radical	54	32	65	20	58	18	11	0	0	0	0	0	0	0	0	0	0	0	0	0	0	0	0	0	0	0	0	0	0	0
686.476	0.5	doublebond	20:4(5,8,11,14) C13+H_p3	C13	H gain	22	35	18	0	0	11	0	0	0	0	0	12	0	0	0	0	0	0	0	0	0	0	0	0	0	0	0	0	0	0
696.46	5	doublebond	16:0 C10-H	C10	H loss	30	25	47	25	40	11	0	0	27	0	11	0	0	0	0	0	0	0	0	0	0	0	0	0	0	0	0	0	0	0
697.468	12.5	doublebond	16:0 C10, 20:4(5,8,11,14) C14-H_p3	C10	Radical	55	55	53	10	11	39	11	0	0	0	0	0	0	0	0	0	0	0	0	0	0	0	0	0	0	0	0	0	0	0
698.476	5.5	doublebond, doublebond_low	16:0 C10+H, 20:4(5,8,11,14) C14_p3	C10	H gain	14	114	11	0	0	33	0	0	0	0	0	0	0	0	0	0	0	0	0	0	0	0	0	0	0	0	0	0	0	0
699.483	0.5	doublebond	20:4(5,8,11,14) C14+H_p3	C14	H gain	16	10	4	0	0	0	0	0	0	0	0	0	0	0	0	0	0	0	0	0	0	0	0	0	0	0	0	0	0	0
710.476	10	doublebond	16:0 C11-H, 20:4(5,8,11,14) C15-H_p3	C11	H loss	37	73	54	11	11	14	0	0	0	0	0	0	0	0	0	0	0	0	0	0	0	0	0	0	0	0	0	0	0	0
711.483	20	doublebond	16:0 C11, 20:4(5,8,11,14) C15_p3	C11	Radical	63	44	51	82	47	37	17	11	11	34	0	0	0	0	0	0	0	0	0	0	0	0	0	0	0	0	0	0	0	0
712.491	1	doublebond	16:0 C11+H, 20:4(5,8,11,14) C15+H_p3	C11	H gain	78	17	17	0	0	11	0	0	0	0	0	0	0	0	0	0	0	0	0	0	0	0	0	0	0	0	0	0	0	0
724.491	25	doublebond	16:0 C12-H, 20:4(5,8,11,14) C16-H_p3	C12	H loss	46	30	117	22	22	24	0	21	11	0	0	0	0	0	11	0	0	0	0	0	0	0	0	0	0	0	0	0	0	0
725.499	50	doublebond, doublebond_high	16:0 C12, 20:4(5,8,11,14) C16_p3	C12	Radical	71	43	57	25	29	35	0	11	18	0	17	0	0	4	0	0	0	0	0	0	0	0	0	0	0	0	0	0	0	0
726.507	1	doublebond	16:0 C12+H, 20:4(5,8,11,14) C16+H_p3	C12	H gain	14	22	22	0	0	0	0	0	0	0	0	0	0	0	0	0	0	0	0	0	0	0	0	0	0	0	0	0	0	0
738.507	10	doublebond	16:0 C13-H, 20:4(5,8,11,14) C17-H_p3	C13	H loss	57	69	65	14	11	0	0	0	0	0	0	0	0	0	0	0	0	0	0	0	0	0	0	0	0	0	0	0	0	0
739.515	20	doublebond	16:0 C13, 20:4(5,8,11,14) C17_p3	C13	Radical	79	77	55	126	27	59	21	11	11	0	0	11	0	0	0	0	0	0	0	0	0	0	0	0	0	0	0	0	0	0
740.522	1	doublebond	16:0 C13+H, 20:4(5,8,11,14) C17+H_p3	C13	H gain	13	7	14	0	0	0	0	0	0	0	0	0	0	0	0	0	0	0	0	0	0	0	0	0	0	0	0	0	0	0
752.522	10	doublebond	16:0 C14-H, 20:4(5,8,11,14) C18-H_p3	C14	H loss	68	30	28	21	68	56	11	0	11	0	0	0	0	0	0	0	0	0	0	0	0	0	0	0	0	0	0	0	0	0
753.53	20	doublebond	16:0 C14, 20:4(5,8,11,14) C18_p3	C14	Radical	24	92	85	61	19	14	60	42	10	0	0	0	0	0	0	0	0	0	0	0	0	0	0	0	0	0	0	0	0	0
754.538	1	doublebond	16:0 C14+H, 20:4(5,8,11,14) C18+H_p3	C14	H gain	48	86	17	7	11	0	0	0	0	0	0	0	0	0	0	0	0	0	0	0	0	0	0	0	0	0	0	0	0	0
766.538	10	doublebond	16:0 C15-H, 20:4(5,8,11,14) C19-H_p3	C15	H loss	74	18	55	25	61	32	10	6	0	11	0	0	0	0	0	0	0	0	0	0	0	0	0	0	0	0	0	0	0	0
767.546	20	doublebond	16:0 C15, 20:4(5,8,11,14) C19_p3	C15	Radical	54	81	105	41	20	16	0	12	15	0	0	0	0	0	0	0	0	0	0	0	0	0	0	0	0	0	0	0	0	0
768.554	1	doublebond	16:0 C15+H, 20:4(5,8,11,14) C19+H_p3	C15	H gain	15	0	0	0	0	0	0	0	0	0	0	0	0	0	0	0	0	0	0	0	0	0	0	0	0	0	0	0	0	0
782.569	999	precursor	Precursor	null	null	23331	32454	23824	21131	15371	15713	11639	12647	8993	8433	5694	7476	4883	4619	3526	1819	2047	1963	1028	907	1026	486	306	394	0	0	0	0	0	0
465.321	50	snposition	-CH2(Sn1)	null	null	17	33	11	18	28	11	0	5	0	0	0	0	7	0	0	0	0	0	0	0	0	0	0	0	0	0	0	0	0	0

### Sheet: mimicAPPC
				Unit	uM	10	10	10	5	5	5	2	2	2	1	1	1	0.5	0.5	0.5	0.2	0.2	0.2	0.1	0.1	0.1	0.05	0.05	0.05	0.02	0.02	0.02	0.01	0.01	0.01
				On column volume	fmol	10000	10000	10000	5000	5000	5000	2000	2000	2000	1000	1000	1000	500	500	500	200	200	200	100	100	100	50	50	50	20	20	20
m/z	Experiment intensity	Spectrum	Comment	Carbon	Type	20221020_PC_16_0_20_4_10uM_POS_1	20221020_PC_16_0_20_4_10uM_POS_2	20221020_PC_16_0_20_4_10uM_POS_3	20221020_PC_16_0_20_4_5uM_POS_1	20221020_PC_16_0_20_4_5uM_POS_2	20221020_PC_16_0_20_4_5uM_POS_3	20221020_PC_16_0_20_4_2uM_POS_1	20221020_PC_16_0_20_4_2uM_POS_2	20221020_PC_16_0_20_4_2uM_POS_3	20221020_PC_16_0_20_4_1uM_POS_1	20221020_PC_16_0_20_4_1uM_POS_2	20221020_PC_16_0_20_4_1uM_POS_3	20221020_PC_16_0_20_4_500nM_POS_1	20221020_PC_16_0_20_4_500nM_POS_2	20221020_PC_16_0_20_4_500nM_POS_3	20221020_PC_16_0_20_4_200nM_POS_1	20221020_PC_16_0_20_4_200nM_POS_2	20221020_PC_16_0_20_4_200nM_POS_3	20221020_PC_16_0_20_4_100nM_POS_1	20221020_PC_16_0_20_4_100nM_POS_2	20221020_PC_16_0_20_4_100nM_POS_3	20221020_PC_16_0_20_4_50nM_POS_1	20221020_PC_16_0_20_4_50nM_POS_2	20221020_PC_16_0_20_4_50nM_POS_3	20221020_PC_16_0_20_4_20nM_POS_1	20221020_PC_16_0_20_4_20nM_POS_2	20221020_PC_16_0_20_4_20nM_POS_3	20221020_PC_16_0_20_4_10nM_POS_1	20221020_PC_16_0_20_4_10nM_POS_2	20221020_PC_16_0_20_4_10nM_POS_3
184.073	300	metaboliteclass	Header	null	null	4339	4151	3996	3349	5401	2366	1347	1121	1794	373	1510	492	696	393	359	204	171	244	106	79	33	35	80	58	0	0	0	0	0	0
224.105	150	metaboliteclass	Gly-C	null	null	1018	871	1002	990	595	349	129	130	250	42	142	60	34	48	55	21	14	10	0	22	21	0	0	0	0	0	0	0	0	0
226.084	100	metaboliteclass	Gly-O	null	null	569	1144	818	585	538	321	198	120	270	36	56	71	60	63	11	14	16	18	10	0	0	0	10	0	0	0	0	0	0	0
391.285	150	metaboliteclass	[Precursor]2+	null	null	2739	2112	1862	1271	1040	1051	221	335	130	147	84	111	51	85	36	11	15	15	28	21	24	0	0	0	0	0	0	0	0	0
465.321	50	snposition	-CH2(Sn1)	null	null	17	33	11	18	28	11	0	5	0	0	0	0	7	0	0	0	0	0	0	0	0	0	0	0	0	0	0	0	0	0
478.329	50	acylchain	-20:4(5,8,11,14)-O	null	null	103	124	93	57	65	160	19	14	21	11	11	32	0	0	15	0	0	0	0	0	0	0	0	0	0	0	0	0	0	0
496.34	50	acylchain	-20:4(5,8,11,14)	null	null	544	604	526	247	291	250	85	195	48	74	30	31	31	11	94	0	0	0	0	17	0	0	0	11	0	0	0	0	0	0
522.319	5	doublebond	20:4(5,8,11,14) C1-H_p3	C1	H loss	28	42	23	11	11	11	6	8	0	0	0	0	0	0	0	0	0	0	0	0	0	0	0	0	0	0	0	0	0	0
523.327	10	doublebond	20:4(5,8,11,14) C1_p3	C1	Radical	11	0	0	0	0	11	0	0	0	0	0	0	0	0	0	0	0	0	0	0	0	0	0	0	0	0	0	0	0	0
524.335	0.5	doublebond	20:4(5,8,11,14) C1+H_p3	C1	H gain	11	0	11	0	11	0	0	0	0	0	0	0	0	0	0	0	0	0	0	0	0	0	0	0	0	0	0	0	0	0
526.329	50	acylchain	-16:0-O	null	null	114	67	36	21	37	42	23	11	22	12	0	11	0	0	0	0	0	0	0	0	0	0	0	0	0	0	0	0	0	0
536.335	5	doublebond	20:4(5,8,11,14) C2-H_p3	C2	H loss	56	22	18	55	0	11	0	11	0	0	0	0	0	0	0	0	0	0	0	0	0	0	0	0	0	0	0	0	0	0
537.343	15	doublebond	20:4(5,8,11,14) C2_p3	C2	Radical	93	113	68	48	22	24	11	0	10	0	7	0	0	0	0	0	11	0	0	0	0	0	0	0	0	0	0	0	0	0
538.35	20	doublebond	20:4(5,8,11,14) C2+H_p3	C2	H gain	29	36	39	30	11	11	0	0	24	0	0	0	0	0	0	0	0	0	0	0	0	0	0	0	0	0	0	0	0	0
544.34	50	acylchain	-16:0	null	null	116	127	113	171	38	20	11	11	19	0	0	0	0	0	0	0	0	0	0	0	0	0	0	0	0	0	0	0	0	0
550.35	20	doublebond, doublebond_high	20:4(5,8,11,14) C3-H_p3	C3	H loss	413	389	233	139	119	66	24	59	38	13	11	17	0	18	0	7	0	0	0	0	0	0	0	0	0	0	0	0	0	0
551.358	7.5	doublebond	20:4(5,8,11,14) C3_p3	C3	Radical	33	13	41	14	0	11	10	0	0	0	0	0	0	0	0	0	0	0	0	0	0	0	0	0	0	0	0	0	0	0
552.366	5	doublebond	20:4(5,8,11,14) C3+H_p3	C3	H gain	0	0	0	0	0	0	0	0	0	0	0	0	0	0	0	0	0	0	0	0	0	0	0	0	0	0	0	0	0	0
564.366	5	doublebond	20:4(5,8,11,14) C4-H_p3	C4	H loss	38	14	62	9	28	11	10	11	0	10	0	0	0	0	0	0	0	0	0	0	0	0	0	0	0	0	0	0	0	0
565.374	10	doublebond	20:4(5,8,11,14) C4_p3	C4	Radical	56	55	55	27	11	11	0	0	11	0	0	9	0	0	0	0	0	0	0	0	0	0	0	0	0	0	0	0	0	0
566.382	0.5	doublebond	20:4(5,8,11,14) C4+H_p3	C4	H gain	0	0	0	35	0	0	0	0	0	0	0	0	0	0	0	0	0	0	0	0	0	0	0	0	0	0	0	0	0	0
570.319	5	doublebond	16:0 C1-H	C1	H loss	33	11	0	0	0	0	0	0	0	0	0	0	0	0	0	0	0	0	0	0	0	0	0	0	0	0	0	0	0	0
571.327	10	doublebond	16:0 C1	C1		15	22	43	0	24	5	0	0	0	0	0	0	0	0	0	0	0	0	0	0	0	0	0	0	0	0	0	0	0	0
572.335	0.5	doublebond	16:0 C1+H	C1	H gain	15	18	0	0	0	0	0	0	0	0	0	0	0	0	0	0	0	0	0	0	0	0	0	0	0	0	0	0	0	0
577.374	2.5	doublebond	20:4(5,8,11,14) C5-H_p3	C5	H loss	0	19	18	0	11	0	0	0	11	0	0	0	0	0	0	0	0	0	0	0	0	0	0	0	0	0	0	0	0	0
578.382	5	doublebond, doublebond_low	20:4(5,8,11,14) C5_p3	C5	Radical	40	36	61	38	15	0	11	0	17	0	0	0	0	0	0	0	0	0	0	0	0	0	0	0	0	0	0	0	0	0
579.389	0.5	doublebond	20:4(5,8,11,14) C5+H_p3	C5	H gain	65	30	72	33	22	30	11	7	0	0	0	0	0	0	0	0	0	0	0	0	0	0	0	0	0	0	0	0	0	0
584.335	5	doublebond	16:0 C2-H	C2	H loss	0	11	11	0	18	0	0	0	0	0	0	0	0	0	0	0	0	0	0	0	0	0	0	0	0	0	0	0	0	0
585.343	15	doublebond	16:0 C2	C2		57	57	40	45	116	15	0	8	11	0	0	11	0	0	0	0	0	0	0	0	0	0	0	0	0	0	0	0	0	0
586.35	20	doublebond	16:0 C2+H	C2	H gain	40	33	28	20	11	0	0	5	0	0	0	0	0	0	0	0	0	0	0	0	0	0	0	0	0	0	0	0	0	0
590.382	40	doublebond, doublebond_high	20:4(5,8,11,14) C6-H_p3	C6	H loss	25	43	119	27	37	11	0	23	11	11	11	0	0	0	0	0	0	0	0	0	0	0	0	0	0	0	0	0	0	0
591.389	20	doublebond	20:4(5,8,11,14) C6_p3	C6	Radical	46	44	33	19	71	26	9	11	11	0	0	0	0	0	0	0	0	0	0	0	0	0	0	0	0	0	0	0	0	0
592.397	40	doublebond, doublebond_high	20:4(5,8,11,14) C6+H_p3	C6	H gain	461	486	399	174	191	117	42	50	30	29	32	21	11	16	14	0	0	0	20	0	0	0	0	0	0	0	0	0	0	0
597.488	25	metaboliteclass	Precursor-Header	null	null	106	60	118	37	42	47	11	44	0	8	11	11	10	0	0	0	0	0	0	0	0	0	0	0	0	0	0	0	0	0
598.35	20	doublebond	16:0 C3-H	C3	H loss	66	116	72	63	35	24	24	8	0	0	11	0	0	0	0	0	0	0	0	0	0	0	0	0	0	0	0	0	0	0
599.358	7.5	doublebond	16:0 C3	C3		54	22	11	0	0	11	0	0	0	0	0	0	0	0	0	0	0	0	0	0	0	0	0	0	0	0	0	0	0	0
600.366	5	doublebond	16:0 C3+H	C3	H gain	23	0	53	0	11	0	0	0	0	0	0	0	0	0	0	0	0	0	0	0	0	0	0	0	0	0	0	0	0	0
604.397	20	doublebond	20:4(5,8,11,14) C7-H_p3	C7	H loss	114	200	124	40	75	39	0	10	23	0	11	0	0	0	11	0	0	0	0	0	0	0	0	0	0	0	0	0	0	0
605.405	40	doublebond, doublebond_high	20:4(5,8,11,14) C7_p3	C7	Radical	446	366	508	374	169	162	29	96	38	27	11	14	11	11	6	0	0	0	0	0	0	0	0	0	0	0	0	0	0	0
606.413	0.5	doublebond	20:4(5,8,11,14) C7+H_p3	C7	H gain	117	108	75	30	83	27	11	11	11	11	11	20	0	0	0	0	0	0	0	0	0	0	0	0	0	0	0	0	0	0
612.366	5	doublebond	16:0 C4-H	C4	H loss	49	11	17	13	23	11	0	0	0	0	0	0	0	0	0	0	0	0	0	0	0	0	0	0	0	0	0	0	0	0
613.374	10	doublebond	16:0 C4	C4		23	25	27	0	33	11	0	0	0	0	0	0	0	0	0	0	0	0	0	0	0	0	0	0	0	0	0	0	0	0
614.382	0.5	doublebond	16:0 C4+H	C4	H gain	9	11	0	0	0	0	0	0	0	0	0	0	0	0	0	0	0	0	0	0	0	0	0	0	0	0	0	0	0	0
617.405	2.5	doublebond	20:4(5,8,11,14) C8-H_p3	C8	H loss	45	76	11	15	12	32	0	27	0	0	0	0	0	0	0	0	0	0	0	0	0	0	0	0	0	0	0	0	0	0
618.413	5	doublebond, doublebond_low	20:4(5,8,11,14) C8_p3	C8	Radical	779	751	825	439	309	199	66	76	139	71	28	61	0	11	11	39	0	11	0	0	11	0	0	0	0	0	0	0	0	0
619.421	0.5	doublebond	20:4(5,8,11,14) C8+H_p3	C8	H gain	55	69	73	38	64	40	33	0	0	0	11	0	0	0	0	0	0	0	0	0	0	0	0	0	0	0	0	0	0	0
626.382	5	doublebond	16:0 C5-H	C5	H loss	13	54	11	41	15	11	0	0	0	0	0	0	0	0	0	0	0	0	0	0	0	0	0	0	0	0	0	0	0	0
627.389	10	doublebond	16:0 C5	C5		91	75	118	77	11	0	0	0	0	0	0	0	0	0	0	0	0	0	0	0	0	0	0	0	0	0	0	0	0	0
628.397	0.5	doublebond	16:0 C5+H	C5	H gain	71	11	29	0	14	11	0	6	0	0	0	0	0	0	0	0	0	0	0	0	0	0	0	0	0	0	0	0	0	0
630.413	40	doublebond, doublebond_high	20:4(5,8,11,14) C9-H_p3	C9	H loss	22	48	86	36	11	12	11	28	13	11	0	6	0	0	0	0	0	0	0	0	0	0	0	0	0	0	0	0	0	0
631.421	20	doublebond	20:4(5,8,11,14) C9_p3	C9	Radical	209	331	181	153	175	97	49	27	58	27	11	11	0	0	0	11	0	0	0	0	0	0	0	0	0	0	0	0	0	0
632.429	40	doublebond, doublebond_high	20:4(5,8,11,14) C9+H_p3	C9	H gain	1016	1043	883	338	736	386	73	95	99	47	57	44	53	70	38	39	30	11	0	11	20	0	0	0	0	0	0	0	0	0
640.397	5	doublebond	16:0 C6-H	C6	H loss	60	22	44	12	11	24	0	18	0	0	0	0	0	0	0	0	0	0	0	0	0	0	0	0	0	0	0	0	0	0
641.405	10	doublebond	16:0 C6	C6		17	20	24	34	24	35	11	11	0	0	0	0	0	0	0	0	0	0	0	0	0	0	0	0	0	0	0	0	0	0
642.413	0.5	doublebond	16:0 C6+H	C6	H gain	41	19	24	11	11	13	0	0	0	0	0	0	0	0	19	0	0	0	0	0	0	0	0	0	0	0	0	0	0	0
644.429	20	doublebond	20:4(5,8,11,14) C10-H_p3	C10	H loss	188	166	157	92	125	39	36	14	49	0	11	10	27	0	27	0	0	0	0	0	0	0	0	0	0	0	0	0	0	0
645.436	40	doublebond, doublebond_high	20:4(5,8,11,14) C10_p3	C10	Radical	128	94	137	59	44	42	24	28	11	11	29	0	0	0	0	0	0	0	0	0	0	0	0	0	0	0	0	0	0	0
646.444	0.5	doublebond	20:4(5,8,11,14) C10+H_p3	C10	H gain	119	29	64	14	19	11	0	0	0	11	0	0	0	0	0	0	0	0	0	0	0	0	0	0	0	0	0	0	0	0
654.413	5	doublebond	16:0 C7-H	C7	H loss	34	37	50	0	22	7	0	0	0	0	0	0	0	0	0	0	0	0	0	0	0	0	0	0	0	0	0	0	0	0
655.421	10	doublebond	16:0 C7	C7		36	27	22	33	16	15	0	0	0	0	0	0	0	0	0	0	0	0	0	0	0	0	0	0	0	0	0	0	0	0
656.429	0.5	doublebond	16:0 C7+H	C7	H gain	65	61	42	18	22	18	0	0	0	0	0	0	0	0	0	0	0	0	0	0	0	0	0	0	0	0	0	0	0	0
657.436	2.5	doublebond	20:4(5,8,11,14) C11-H_p3	C11	H loss	18	11	56	28	13	94	0	11	11	0	0	0	0	0	0	0	0	0	0	0	0	0	0	0	0	0	0	0	0	0
658.444	5	doublebond, doublebond_low	20:4(5,8,11,14) C11_p3	C11	Radical	235	175	183	160	74	99	19	33	20	11	15	27	0	0	28	0	0	0	0	0	0	0	0	0	0	0	0	0	0	0
659.452	0.5	doublebond	20:4(5,8,11,14) C11+H_p3	C11	H gain	29	0	70	0	0	0	0	11	0	0	0	0	0	0	0	0	0	0	0	0	0	0	0	0	0	0	0	0	0	0
668.429	5	doublebond	16:0 C8-H	C8	H loss	22	53	76	18	0	11	0	18	0	0	0	0	0	0	0	0	0	0	0	0	0	0	0	0	0	0	0	0	0	0
669.436	10	doublebond	16:0 C8	C8		69	123	31	29	22	25	0	0	0	0	0	0	0	0	0	0	0	0	0	0	0	0	0	0	0	0	0	0	0	0
670.444	40.5	doublebond, doublebond_high	20:4(5,8,11,14) C12-H_p3, 16:0 C8+H	C12	H loss	145	45	59	14	20	25	0	0	0	11	0	0	0	0	0	0	0	0	0	0	0	0	0	0	0	0	0	0	0	0
671.452	20	doublebond	20:4(5,8,11,14) C12_p3	C12	Radical	43	42	137	21	73	28	0	0	0	10	0	10	0	0	0	0	0	0	0	0	0	0	0	0	0	0	0	0	0	0
672.46	0.5	doublebond	20:4(5,8,11,14) C12+H_p3	C12	H gain	36	57	24	24	11	31	0	5	0	0	0	0	0	0	0	0	0	0	0	0	0	0	0	0	0	0	0	0	0	0
682.444	5	doublebond	16:0 C9-H	C9	H loss	156	102	22	22	11	16	0	19	6	0	0	0	11	0	0	0	0	0	0	0	0	0	0	0	0	0	0	0	0	0
683.452	10	doublebond	16:0 C9	C9		59	30	67	75	9	57	11	11	14	0	0	36	0	0	0	0	0	0	0	0	0	0	0	0	0	0	0	0	0	0
684.46	20.5	doublebond	20:4(5,8,11,14) C13-H_p3, 16:0 C9+H	C13	H loss	102	53	27	34	71	41	0	29	0	0	0	11	0	0	0	0	0	0	0	0	0	0	0	0	0	0	0	0	0	0
685.468	40	doublebond, doublebond_high	20:4(5,8,11,14) C13_p3	C13	Radical	54	32	65	20	58	18	11	0	0	0	0	0	0	0	0	0	0	0	0	0	0	0	0	0	0	0	0	0	0	0
686.476	0.5	doublebond	20:4(5,8,11,14) C13+H_p3	C13	H gain	22	35	18	0	0	11	0	0	0	0	0	12	0	0	0	0	0	0	0	0	0	0	0	0	0	0	0	0	0	0
696.46	5	doublebond	16:0 C10-H	C10	H loss	30	25	47	25	40	11	0	0	27	0	11	0	0	0	0	0	0	0	0	0	0	0	0	0	0	0	0	0	0	0
697.468	12.5	doublebond	20:4(5,8,11,14) C14-H_p3, 16:0 C10	C14	H loss	55	55	53	10	11	39	11	0	0	0	0	0	0	0	0	0	0	0	0	0	0	0	0	0	0	0	0	0	0	0
698.476	5.5	doublebond, doublebond_low	20:4(5,8,11,14) C14_p3, 16:0 C10+H	C14	Radical	14	114	11	0	0	33	0	0	0	0	0	0	0	0	0	0	0	0	0	0	0	0	0	0	0	0	0	0	0	0
699.483	0.5	doublebond	20:4(5,8,11,14) C14+H_p3	C14	H gain	16	10	4	0	0	0	0	0	0	0	0	0	0	0	0	0	0	0	0	0	0	0	0	0	0	0	0	0	0	0
710.476	10	doublebond	20:4(5,8,11,14) C15-H_p3, 16:0 C11-H	C15	H loss	37	73	54	11	11	14	0	0	0	0	0	0	0	0	0	0	0	0	0	0	0	0	0	0	0	0	0	0	0	0
711.483	20	doublebond	20:4(5,8,11,14) C15_p3, 16:0 C11	C15	Radical	63	44	51	82	47	37	17	11	11	34	0	0	0	0	0	0	0	0	0	0	0	0	0	0	0	0	0	0	0	0
712.491	1	doublebond	20:4(5,8,11,14) C15+H_p3, 16:0 C11+H	C15	H gain	78	17	17	0	0	11	0	0	0	0	0	0	0	0	0	0	0	0	0	0	0	0	0	0	0	0	0	0	0	0
724.491	25	doublebond	20:4(5,8,11,14) C16-H_p3, 16:0 C12-H	C16	H loss	46	30	117	22	22	24	0	21	11	0	0	0	0	0	11	0	0	0	0	0	0	0	0	0	0	0	0	0	0	0
725.499	50	doublebond, doublebond_high	20:4(5,8,11,14) C16_p3, 16:0 C12	C16	Radical	71	43	57	25	29	35	0	11	18	0	17	0	0	4	0	0	0	0	0	0	0	0	0	0	0	0	0	0	0	0
726.507	1	doublebond	20:4(5,8,11,14) C16+H_p3, 16:0 C12+H	C16	H gain	14	22	22	0	0	0	0	0	0	0	0	0	0	0	0	0	0	0	0	0	0	0	0	0	0	0	0	0	0	0
738.507	10	doublebond	20:4(5,8,11,14) C17-H_p3, 16:0 C13-H	C17	H loss	57	69	65	14	11	0	0	0	0	0	0	0	0	0	0	0	0	0	0	0	0	0	0	0	0	0	0	0	0	0
739.515	20	doublebond	20:4(5,8,11,14) C17_p3, 16:0 C13	C17	Radical	79	77	55	126	27	59	21	11	11	0	0	11	0	0	0	0	0	0	0	0	0	0	0	0	0	0	0	0	0	0
740.522	1	doublebond	20:4(5,8,11,14) C17+H_p3, 16:0 C13+H	C17	H gain	13	7	14	0	0	0	0	0	0	0	0	0	0	0	0	0	0	0	0	0	0	0	0	0	0	0	0	0	0	0
752.522	10	doublebond	20:4(5,8,11,14) C18-H_p3, 16:0 C14-H	C18	H loss	68	30	28	21	68	56	11	0	11	0	0	0	0	0	0	0	0	0	0	0	0	0	0	0	0	0	0	0	0	0
753.53	20	doublebond	20:4(5,8,11,14) C18_p3, 16:0 C14	C18	Radical	24	92	85	61	19	14	60	42	10	0	0	0	0	0	0	0	0	0	0	0	0	0	0	0	0	0	0	0	0	0
754.538	1	doublebond	20:4(5,8,11,14) C18+H_p3, 16:0 C14+H	C18	H gain	48	86	17	7	11	0	0	0	0	0	0	0	0	0	0	0	0	0	0	0	0	0	0	0	0	0	0	0	0	0
766.538	10	doublebond	20:4(5,8,11,14) C19-H_p3, 16:0 C15-H	C19	H loss	74	18	55	25	61	32	10	6	0	11	0	0	0	0	0	0	0	0	0	0	0	0	0	0	0	0	0	0	0	0
767.546	20	doublebond	20:4(5,8,11,14) C19_p3, 16:0 C15	C19	Radical	54	81	105	41	20	16	0	12	15	0	0	0	0	0	0	0	0	0	0	0	0	0	0	0	0	0	0	0	0	0
768.554	1	doublebond	20:4(5,8,11,14) C19+H_p3, 16:0 C15+H	C19	H gain	15	0	0	0	0	0	0	0	0	0	0	0	0	0	0	0	0	0	0	0	0	0	0	0	0	0	0	0	0	0
782.569	999	precursor	Precursor	null	null	23331	32454	23824	21131	15371	15713	11639	12647	8993	8433	5694	7476	4883	4619	3526	1819	2047	1963	1028	907	1026	486	306	394	0	0	0	0	0	0

### Sheet: LLPC on graph
				Unit	uM	10	10	10	5	5	5	2	2	2	1	1	1	0.5	0.5	0.5	0.2	0.2	0.2	0.1	0.1	0.1	0.05	0.05	0.05	0.02	0.02	0.02	0.01	0.01	0.01
				On column volume	fmol	10000	10000	10000	5000	5000	5000	2000	2000	2000	1000	1000	1000	500	500	500	200	200	200	100	100	100	50	50	50	20	20	20
m/z	Experiment intensity	Spectrum	Comment	Carbon	Type	20221020_PC_18_2_18_2_10uM_POS_1	20221020_PC_18_2_18_2_10uM_POS_2	20221020_PC_18_2_18_2_10uM_POS_3	20221020_PC_18_2_18_2_5uM_POS_1	20221020_PC_18_2_18_2_5uM_POS_2	20221020_PC_18_2_18_2_5uM_POS_3	20221020_PC_18_2_18_2_2uM_POS_1	20221020_PC_18_2_18_2_2uM_POS_2	20221020_PC_18_2_18_2_2uM_POS_3	20221020_PC_18_2_18_2_1uM_POS_1	20221020_PC_18_2_18_2_1uM_POS_2	20221020_PC_18_2_18_2_1uM_POS_3	20221020_PC_18_2_18_2_500nM_POS_1	20221020_PC_18_2_18_2_500nM_POS_2	20221020_PC_18_2_18_2_500nM_POS_3	20221020_PC_18_2_18_2_200nM_POS_1	20221020_PC_18_2_18_2_200nM_POS_2	20221020_PC_18_2_18_2_200nM_POS_3	20221020_PC_18_2_18_2_100nM_POS_1	20221020_PC_18_2_18_2_100nM_POS_2	20221020_PC_18_2_18_2_100nM_POS_3	20221020_PC_18_2_18_2_50nM_POS_1	20221020_PC_18_2_18_2_50nM_POS_2	20221020_PC_18_2_18_2_50nM_POS_3	20221020_PC_18_2_18_2_20nM_POS_1	20221020_PC_18_2_18_2_20nM_POS_2	20221020_PC_18_2_18_2_20nM_POS_3	20221020_PC_18_2_18_2_10nM_POS_1	20221020_PC_18_2_18_2_10nM_POS_2	20221020_PC_18_2_18_2_10nM_POS_3
184.073	300	metaboliteclass	Header	null	null	3745	5754	3496	4013	8121	3897	4138	2647	3813	2703	3389	2569	1216	520	1034	278	205	386	154	98	191	56	55	126	0	0	0	0	0	0
489.321	50	snposition	-CH2(Sn1)	null	null	249	258	452	202	185	152	51	47	32	17	18	7	11	20	0	5	0	0	0	0	0	0	0	0	0	0	0	0	0	0
630.413	80	doublebond, doublebond_high	18:2(9,12) C7-H, 18:2(9,12) C7-H	C7	H loss	297	314	334	181	174	193	54	33	44	19	49	6	12	11	0	0	0	0	0	0	0	0	0	0	0	0	0	0	0	0
670.444	80	doublebond, doublebond_high	18:2(9,12) C10-H, 18:2(9,12) C10-H	C10	H loss	202	253	174	137	102	107	24	20	35	11	11	0	0	11	0	0	0	0	11	0	0	0	0	0	0	0	0	0	0	0
685.468	80	doublebond, doublebond_high	18:2(9,12) C11, 18:2(9,12) C11	C11	Radical	577	456	338	310	154	172	41	82	95	15	52	73	8	17	11	0	0	0	0	0	11	0	0	0	0	0	0	0	0	0
725.499	80	doublebond, doublebond_high	18:2(9,12) C14, 18:2(9,12) C14	C14	Radical	253	252	219	189	120	93	16	60	42	19	15	35	0	0	0	0	0	0	0	0	0	0	0	0	0	0	0	0	0	0

### Sheet: PAPC on graph
				Unit	uM	10	10	10	5	5	5	2	2	2	1	1	1	0.5	0.5	0.5	0.2	0.2	0.2	0.1	0.1	0.1	0.05	0.05	0.05	0.02	0.02	0.02	0.01	0.01	0.01
				On column volume	fmol	10000	10000	10000	5000	5000	5000	2000	2000	2000	1000	1000	1000	500	500	500	200	200	200	100	100	100	50	50	50	20	20	20
m/z	Experiment intensity	Spectrum	Comment	Carbon	Type	20221020_PC_16_0_20_4_10uM_POS_1	20221020_PC_16_0_20_4_10uM_POS_2	20221020_PC_16_0_20_4_10uM_POS_3	20221020_PC_16_0_20_4_5uM_POS_1	20221020_PC_16_0_20_4_5uM_POS_2	20221020_PC_16_0_20_4_5uM_POS_3	20221020_PC_16_0_20_4_2uM_POS_1	20221020_PC_16_0_20_4_2uM_POS_2	20221020_PC_16_0_20_4_2uM_POS_3	20221020_PC_16_0_20_4_1uM_POS_1	20221020_PC_16_0_20_4_1uM_POS_2	20221020_PC_16_0_20_4_1uM_POS_3	20221020_PC_16_0_20_4_500nM_POS_1	20221020_PC_16_0_20_4_500nM_POS_2	20221020_PC_16_0_20_4_500nM_POS_3	20221020_PC_16_0_20_4_200nM_POS_1	20221020_PC_16_0_20_4_200nM_POS_2	20221020_PC_16_0_20_4_200nM_POS_3	20221020_PC_16_0_20_4_100nM_POS_1	20221020_PC_16_0_20_4_100nM_POS_2	20221020_PC_16_0_20_4_100nM_POS_3	20221020_PC_16_0_20_4_50nM_POS_1	20221020_PC_16_0_20_4_50nM_POS_2	20221020_PC_16_0_20_4_50nM_POS_3	20221020_PC_16_0_20_4_20nM_POS_1	20221020_PC_16_0_20_4_20nM_POS_2	20221020_PC_16_0_20_4_20nM_POS_3	20221020_PC_16_0_20_4_10nM_POS_1	20221020_PC_16_0_20_4_10nM_POS_2	20221020_PC_16_0_20_4_10nM_POS_3
184.073	300	metaboliteclass	Header	null	null	4339	4151	3996	3349	5401	2366	1347	1121	1794	373	1510	492	696	393	359	204	171	244	106	79	33	35	80	58	0	0	0	0	0	0
513.321	50	snposition	-CH2(Sn1)	null	null	186	72	128	58	28	55	22	23	10	11	0	0	0	0	0	0	0	11	0	0	0	0	0	0	0	0	0	0	0	0
550.35	20	doublebond, doublebond_high	20:4(5,8,11,14) C3-H_p3	C3	H loss	413	389	233	139	119	66	24	59	38	13	11	17	0	18	0	7	0	0	0	0	0	0	0	0	0	0	0	0	0	0
590.382	40	doublebond, doublebond_high	20:4(5,8,11,14) C6-H_p3	C6	H loss	25	43	119	27	37	11	0	23	11	11	11	0	0	0	0	0	0	0	0	0	0	0	0	0	0	0	0	0	0	0
592.397	40	doublebond, doublebond_high	20:4(5,8,11,14) C6+H_p3	C6	H gain	461	486	399	174	191	117	42	50	30	29	32	21	11	16	14	0	0	0	20	0	0	0	0	0	0	0	0	0	0	0
605.405	40	doublebond, doublebond_high	20:4(5,8,11,14) C7_p3	C7	Radical	446	366	508	374	169	162	29	96	38	27	11	14	11	11	6	0	0	0	0	0	0	0	0	0	0	0	0	0	0	0
630.413	40	doublebond, doublebond_high	20:4(5,8,11,14) C9-H_p3	C9	H loss	22	48	86	36	11	12	11	28	13	11	0	6	0	0	0	0	0	0	0	0	0	0	0	0	0	0	0	0	0	0
632.429	40	doublebond, doublebond_high	20:4(5,8,11,14) C9+H_p3	C9	H gain	1016	1043	883	338	736	386	73	95	99	47	57	44	53	70	38	39	30	11	0	11	20	0	0	0	0	0	0	0	0	0
645.436	40	doublebond, doublebond_high	20:4(5,8,11,14) C10_p3	C10	Radical	128	94	137	59	44	42	24	28	11	11	29	0	0	0	0	0	0	0	0	0	0	0	0	0	0	0	0	0	0	0
670.444	40.5	doublebond, doublebond_high	16:0 C8+H, 20:4(5,8,11,14) C12-H_p3	C8	H gain	145	45	59	14	20	25	0	0	0	11	0	0	0	0	0	0	0	0	0	0	0	0	0	0	0	0	0	0	0	0
685.468	40	doublebond, doublebond_high	20:4(5,8,11,14) C13_p3	C13	Radical	54	32	65	20	58	18	11	0	0	0	0	0	0	0	0	0	0	0	0	0	0	0	0	0	0	0	0	0	0	0
725.499	50	doublebond, doublebond_high	16:0 C12, 20:4(5,8,11,14) C16_p3	C12	Radical	71	43	57	25	29	35	0	11	18	0	17	0	0	4	0	0	0	0	0	0	0	0	0	0	0	0	0	0	0	0
465.321	50	snposition	-CH2(Sn1)	null	null	17	33	11	18	28	11	0	5	0	0	0	0	7	0	0	0	0	0	0	0	0	0	0	0	0	0	0	0	0	0
