## Supplementary material for "MS-DIAL 5 multimodal mass spectrometry data mining unveils lipidome complexities": Source data: annofile.txt

AlignedSpot.SpotId	Reference.Name	20221223_Lsplash_max_1	20221223_Lsplash_max_2	20221223_Lsplash_max_3	20221223_Lsplash_x10_1	20221223_Lsplash_x10_2	20221223_Lsplash_x10_3	20221223_Lsplash_x100_1	20221223_Lsplash_x100_2	20221223_Lsplash_x100_3	20221223_Lsplash_x1000_1	20221223_Lsplash_x1000_2	20221223_Lsplash_x2_1	20221223_Lsplash_x1000_3	20221223_Lsplash_x2_2	20221223_Lsplash_x2_3	20221223_Lsplash_x20_1	20221223_Lsplash_x20_2	20221223_Lsplash_x20_3	20221223_Lsplash_x200_1	20221223_Lsplash_x200_2	20221223_Lsplash_x200_3	20221223_Lsplash_x5_1	20221223_Lsplash_x5_2	20221223_Lsplash_x5_3	20221223_Lsplash_x50_1	20221223_Lsplash_x50_2	20221223_Lsplash_x50_3	20221223_Lsplash_x500_1	20221223_Lsplash_x500_2	20221223_Lsplash_x500_3	20221223_MeOH_KE14_1	20221223_MeOH_KE14_2	20221223_MeOH_KE14_3
291	CE 18:1	Annotated	Annotated	Annotated	Annotated	Annotated	Annotated	no MS/MS	no MS/MS	no MS/MS	no MS/MS	no MS/MS	Annotated	no MS/MS	Annotated	Annotated	Annotated	Annotated	Annotated	no MS/MS	no MS/MS	no MS/MS	Annotated	Annotated	Annotated	Annotated	no MS/MS	Annotated	no MS/MS	no MS/MS	no MS/MS	no MS/MS	no MS/MS	no MS/MS
185	Cer 18:1(4)(1OH,3OH)/15:0	Annotated	Annotated	Annotated	Annotated	Annotated	Annotated	Annotated	Annotated	Annotated	no MS/MS	no MS/MS	Annotated	no MS/MS	Annotated	Annotated	Annotated	Annotated	Annotated	no MS/MS	no MS/MS	no MS/MS	Annotated	Annotated	Annotated	Annotated	Annotated	Annotated	no MS/MS	no MS/MS	no MS/MS	no MS/MS	no MS/MS	no MS/MS
224	DG 15:0_18:1(9)	Insufficient	Annotated	Insufficient	Annotated	Annotated	Annotated	Insufficient	Insufficient	Insufficient	no MS/MS	Insufficient	Annotated	Insufficient	Annotated	Annotated	Annotated	Insufficient	Annotated	Insufficient	Insufficient	Insufficient	Annotated	Annotated	Annotated	Insufficient	Insufficient	Insufficient	no MS/MS	Insufficient	Insufficient	Insufficient	no MS/MS	no MS/MS
183	LPC 18:1(9)/0:0	Annotated	Annotated	Annotated	Annotated	Annotated	Annotated	Annotated	Annotated	Annotated	no MS/MS	no MS/MS	Annotated	no MS/MS	Annotated	Annotated	Annotated	Annotated	Annotated	Annotated	Annotated	Annotated	Annotated	Annotated	Annotated	Annotated	Annotated	Annotated	Annotated	Annotated	Annotated	no MS/MS	no MS/MS	no MS/MS
168	LPE 18:1(9)/0:0	MisAnnotation	Annotated	Annotated	Annotated	Annotated	Annotated	Annotated	Annotated	Annotated	no MS/MS	no MS/MS	Annotated	no MS/MS	Annotated	Annotated	Annotated	Annotated	Annotated	Insufficient	Insufficient	Annotated	Annotated	Annotated	Annotated	Annotated	Annotated	Annotated	no MS/MS	no MS/MS	no MS/MS	no MS/MS	no MS/MS	no MS/MS
94	MG 18:1	Annotated	Annotated	Annotated	Annotated	Annotated	Annotated	no MS/MS	no MS/MS	no MS/MS	no MS/MS	no MS/MS	Annotated	no MS/MS	Annotated	Annotated	Annotated	Annotated	Annotated	no MS/MS	no MS/MS	no MS/MS	Annotated	Annotated	Annotated	Annotated	Annotated	Annotated	no MS/MS	no MS/MS	no MS/MS	no MS/MS	no MS/MS	no MS/MS
352	PC 15:0/18:1(9)	Annotated	Annotated	Annotated	Annotated	Annotated	Annotated	Annotated	Annotated	Annotated	no MS/MS	no MS/MS	Annotated	no MS/MS	Annotated	Annotated	Annotated	Annotated	Annotated	Insufficient	Annotated	Annotated	Annotated	Annotated	Annotated	Annotated	Annotated	Annotated	no MS/MS	no MS/MS	no MS/MS	no MS/MS	no MS/MS	no MS/MS
313	PE 15:0_18:1(9)	Annotated	Annotated	Annotated	Annotated	Annotated	Annotated	Insufficient	Insufficient	Insufficient	no MS/MS	no MS/MS	Annotated	no MS/MS	Annotated	Annotated	Annotated	Annotated	Annotated	Insufficient	Insufficient	Insufficient	Annotated	Annotated	Annotated	Insufficient	Annotated	Insufficient	no MS/MS	no MS/MS	no MS/MS	no MS/MS	no MS/MS	no MS/MS
357	PG 15:0_18:1(9)	Annotated	Annotated	Annotated	Annotated	Annotated	Annotated	MisAnnotation	Insufficient	Annotated	no MS/MS	no MS/MS	Annotated	no MS/MS	Annotated	Annotated	Annotated	Annotated	Annotated	no MS/MS	no MS/MS	no MS/MS	Annotated	Annotated	Annotated	Annotated	Annotated	Insufficient	no MS/MS	no MS/MS	no MS/MS	no MS/MS	no MS/MS	no MS/MS
398	PI 15:0_18:1(9)	Annotated	Annotated	Annotated	Annotated	Annotated	Annotated	Annotated	no MS/MS	no MS/MS	no MS/MS	no MS/MS	Annotated	no MS/MS	Annotated	Annotated	Annotated	Annotated	Annotated	no MS/MS	no MS/MS	no MS/MS	Annotated	Annotated	Annotated	Annotated	Annotated	Insufficient	no MS/MS	no MS/MS	no MS/MS	no MS/MS	no MS/MS	no MS/MS
355	PS 15:0_18:1(9)	Annotated	Annotated	Annotated	Annotated	Annotated	Annotated	Annotated	Insufficient	Insufficient	no MS/MS	no MS/MS	Annotated	no MS/MS	Annotated	Annotated	Annotated	Annotated	Annotated	Insufficient	no MS/MS	no MS/MS	Annotated	Annotated	Annotated	Annotated	Insufficient	Insufficient	no MS/MS	no MS/MS	no MS/MS	no MS/MS	no MS/MS	no MS/MS
327	SM 18:1(4)(1OH,3OH)/18:1(9)	Annotated	Annotated	Annotated	Annotated	Annotated	Annotated	Insufficient	Insufficient	Insufficient	no MS/MS	no MS/MS	Annotated	no MS/MS	Annotated	Annotated	Annotated	Annotated	Annotated	Insufficient	Insufficient	Insufficient	Annotated	Annotated	Annotated	Annotated	Insufficient	Insufficient	no MS/MS	no MS/MS	no MS/MS	no MS/MS	no MS/MS	no MS/MS
382	TG 15:0_15:0_18:1(9)	Annotated	Annotated	Annotated	Annotated	Annotated	Annotated	Insufficient	Insufficient	Insufficient	Insufficient	Insufficient	Annotated	Insufficient	Annotated	Annotated	Annotated	Annotated	Annotated	Insufficient	Annotated	Insufficient	Annotated	Annotated	Annotated	Annotated	Annotated	Insufficient	Insufficient	Insufficient	Insufficient	Insufficient	no MS/MS	no MS/MS
