## Supplementary material for "MS-DIAL 5 multimodal mass spectrometry data mining unveils lipidome complexities": Source data: pairfile.txt

Name	Type
LPC 18:1(9)/0:0	Full
LPE 18:1(9)/0:0	Full
PC 15:0/18:1(9)	Full
SM 18:1(4)(1OH,3OH)/18:1(9)	Full
Cer 18:1(4)(1OH,3OH)/15:0	Full
LPC 18:1(9)	DB_OH
LPE 18:1(9)	DB_OH
PC 15:0_18:1(9)	DB_OH
PE 15:0_18:1(9)	DB_OH
PG 15:0_18:1(9)	DB_OH
PI 15:0_18:1(9)	DB_OH
PS 15:0_18:1(9)	DB_OH
DG 15:0_18:1(9)	DB_OH
TG 15:0_15:0_18:1(9)	DB_OH
SM 18:1(1OH,3OH)/18:1	DB_OH
Cer 18:1(1OH,3OH)/15:0	DB_OH
LPC 18:1	MSL
LPE 18:1	MSL
PC 15:0_18:1	MSL
PE 15:0_18:1	MSL
PG 15:0_18:1	MSL
PI 15:0_18:1	MSL
PS 15:0_18:1	MSL
MG 18:1	MSL
DG 15:0_18:1	MSL
TG 15:0_15:0_18:1	MSL
CE 18:1	MSL
SM 18:1;O2/18:1	MSL
Cer 18:1;O2/15:0	MSL
PC 33:1	SL
PE 33:1	SL
PG 33:1	SL
PI 33:1	SL
PS 33:1	SL
DG 33:1	SL
TG 48:1	SL
SM 36:2;O2	SL
Cer 33:1;O2	SL
LPC 18:1/0:0	SN
LPE 18:1/0:0	SN
PC 15:0/18:1	SN
