## Supplementary material for "MS-DIAL 5 multimodal mass spectrometry data mining unveils lipidome complexities": Source data: peaknamefile.txt

AlignedSpot.SpotId	Reference.Name	Index	20221223_Lsplash_max_1	20221223_Lsplash_max_2	20221223_Lsplash_max_3	20221223_Lsplash_x10_1	20221223_Lsplash_x10_2	20221223_Lsplash_x10_3	20221223_Lsplash_x100_1	20221223_Lsplash_x100_2	20221223_Lsplash_x100_3	20221223_Lsplash_x1000_1	20221223_Lsplash_x1000_2	20221223_Lsplash_x1000_3	20221223_Lsplash_x2_1	20221223_Lsplash_x2_2	20221223_Lsplash_x2_3	20221223_Lsplash_x20_1	20221223_Lsplash_x20_2	20221223_Lsplash_x20_3	20221223_Lsplash_x200_1	20221223_Lsplash_x200_2	20221223_Lsplash_x200_3	20221223_Lsplash_x5_1	20221223_Lsplash_x5_2	20221223_Lsplash_x5_3	20221223_Lsplash_x50_1	20221223_Lsplash_x50_2	20221223_Lsplash_x50_3	20221223_Lsplash_x500_1	20221223_Lsplash_x500_2	20221223_Lsplash_x500_3	20221223_MeOH_KE14_1	20221223_MeOH_KE14_2	20221223_MeOH_KE14_3
291	CE 18:1	6	CE 18:1	CE 18:1	CE 18:1	CE 18:1	CE 18:1	CE 18:1							CE 18:1	CE 18:1	CE 18:1	CE 18:1	CE 18:1	CE 18:1				CE 18:1	CE 18:1	CE 18:1	CE 18:1		CE 18:1
185	Cer 18:1(4)(1OH,3OH)/15:0	3	Cer 18:1(4)(1OH,3OH)/15:0	Cer 18:1(4)(1OH,3OH)/15:0	Cer 18:1(4)(1OH,3OH)/15:0	Cer 18:1(4)(1OH,3OH)/15:0	Cer 18:1(4)(1OH,3OH)/15:0	Cer 18:1(4)(1OH,3OH)/15:0	Cer 18:1(4)(1OH,3OH)/15:0	Cer 18:1(1OH,3OH)/15:0	Cer 18:1(1OH,3OH)/15:0				Cer 18:1(4)(1OH,3OH)/15:0	Cer 18:1(4)(1OH,3OH)/15:0	Cer 18:1(4)(1OH,3OH)/15:0	Cer 18:1(4)(1OH,3OH)/15:0	Cer 18:1(4)(1OH,3OH)/15:0	Cer 18:1(4)(1OH,3OH)/15:0				Cer 18:1(4)(1OH,3OH)/15:0	Cer 18:1(4)(1OH,3OH)/15:0	Cer 18:1(4)(1OH,3OH)/15:0	Cer 18:1(4)(1OH,3OH)/15:0	Cer 18:1(4)(1OH,3OH)/15:0	Cer 18:1(4)(1OH,3OH)/15:0
224	DG 15:0_18:1(9)	5	DG 15:0_18:1	DG 15:0_18:1(9)	DG 15:0_18:1	DG 15:0_18:1(9)	DG 15:0_18:1(9)	DG 15:0_18:1(9)	DG 15:0_18:1	DG 15:0_18:1	DG 15:0_18:1		DG 15:0_18:1	DG 15:0_18:1	DG 15:0_18:1(9)	DG 15:0_18:1(9)	DG 15:0_18:1(9)	DG 15:0_18:1(9)	DG 15:0_18:1	DG 15:0_18:1(9)	DG 15:0_18:1	DG 15:0_18:1	DG 15:0_18:1	DG 15:0_18:1(9)	DG 15:0_18:1(9)	DG 15:0_18:1(9)	DG 15:0_18:1	DG 15:0_18:1	DG 15:0_18:1		DG 15:0_18:1	DG 15:0_18:1	DG 15:0_18:1
183	LPC 18:1(9)/0:0	2	LPC 18:1(9)/0:0	LPC 18:1(9)/0:0	LPC 18:1(9)/0:0	LPC 18:1(9)/0:0	LPC 18:1(9)/0:0	LPC 18:1(9)/0:0	LPC 18:1(9)/0:0	LPC 18:1(9)/0:0	LPC 18:1(9)/0:0				LPC 18:1(9)/0:0	LPC 18:1(9)/0:0	LPC 18:1(9)/0:0	LPC 18:1(9)/0:0	LPC 18:1(9)/0:0	LPC 18:1(9)/0:0	LPC 18:1(9)/0:0	LPC 18:1(9)/0:0	LPC 18:1(9)/0:0	LPC 18:1(9)/0:0	LPC 18:1(9)/0:0	LPC 18:1(9)/0:0	LPC 18:1(9)/0:0	LPC 18:1(9)/0:0	LPC 18:1(9)/0:0	LPC 18:1(9)/0:0	LPC 18:1(9)/0:0	LPC 18:1(9)/0:0
168	LPE 18:1(9)/0:0	1	LPE 18:1(12)/0:0	LPE 18:1(9)/0:0	LPE 18:1(9)/0:0	LPE 18:1(9)/0:0	LPE 18:1(9)/0:0	LPE 18:1(9)/0:0	LPE 18:1(9)/0:0	LPE 18:1(9)/0:0	LPE 18:1(9)/0:0				LPE 18:1(9)/0:0	LPE 18:1(9)/0:0	LPE 18:1(9)/0:0	LPE 18:1(9)/0:0	LPE 18:1(9)/0:0	LPE 18:1(9)/0:0	LPE 18:1/0:0	LPE 18:1/0:0	LPE 18:1(9)/0:0	LPE 18:1(9)/0:0	LPE 18:1(9)/0:0	LPE 18:1(9)/0:0	LPE 18:1(9)/0:0	LPE 18:1(9)/0:0	LPE 18:1(9)/0:0
94	MG 18:1	0	MG 18:1	MG 18:1	MG 18:1	MG 18:1	MG 18:1	MG 18:1							MG 18:1	MG 18:1	MG 18:1	MG 18:1	MG 18:1	MG 18:1				MG 18:1	MG 18:1	MG 18:1	MG 18:1	MG 18:1	MG 18:1
352	PC 15:0/18:1(9)	10	PC 15:0/18:1(9)	PC 15:0/18:1(9)	PC 15:0/18:1(9)	PC 15:0/18:1(9)	PC 15:0/18:1(9)	PC 15:0/18:1(9)	PC 15:0/18:1(9)	PC 15:0/18:1(9)	PC 15:0/18:1(9)				PC 15:0/18:1(9)	PC 15:0/18:1(9)	PC 15:0/18:1(9)	PC 15:0/18:1(9)	PC 15:0/18:1(9)	PC 15:0/18:1(9)	PC 15:0/18:1	PC 15:0/18:1(9)	PC 15:0/18:1(9)	PC 15:0/18:1(9)	PC 15:0/18:1(9)	PC 15:0/18:1(9)	PC 15:0/18:1(9)	PC 15:0/18:1(9)	PC 15:0/18:1(9)
313	PE 15:0_18:1(9)	7	PE 15:0_18:1(9)	PE 15:0_18:1(9)	PE 15:0_18:1(9)	PE 15:0_18:1(9)	PE 15:0_18:1(9)	PE 15:0_18:1(9)	PE 15:0_18:1	PE 15:0_18:1	PE 15:0_18:1				PE 15:0_18:1(9)	PE 15:0_18:1(9)	PE 15:0_18:1(9)	PE 15:0_18:1(9)	PE 15:0_18:1(9)	PE 15:0_18:1(9)	PE 15:0_18:1	PE 15:0_18:1	PE 15:0_18:1	PE 15:0_18:1(9)	PE 15:0_18:1(9)	PE 15:0_18:1(9)	PE 15:0_18:1	PE 15:0_18:1(9)	PE 15:0_18:1
357	PG 15:0_18:1(9)	12	PG 15:0_18:1(9)	PG 15:0_18:1(9)	PG 15:0_18:1(9)	PG 15:0_18:1(9)	PG 15:0_18:1(9)	PG 15:0_18:1(9)	PG 15:0_18:1(6)	PG 15:0_18:1	PG 15:0_18:1(9)				PG 15:0_18:1(9)	PG 15:0_18:1(9)	PG 15:0_18:1(9)	PG 15:0_18:1(9)	PG 15:0_18:1(9)	PG 15:0_18:1(9)				PG 15:0_18:1(9)	PG 15:0_18:1(9)	PG 15:0_18:1(9)	PG 15:0_18:1(9)	PG 15:0_18:1(9)	PG 15:0_18:1
398	PI 15:0_18:1(9)	14	PI 15:0_18:1(9)	PI 15:0_18:1(9)	PI 15:0_18:1(9)	PI 15:0_18:1(9)	PI 15:0_18:1(9)	PI 15:0_18:1(9)	PI 15:0_18:1(9)						PI 15:0_18:1(9)	PI 15:0_18:1(9)	PI 15:0_18:1(9)	PI 15:0_18:1(9)	PI 15:0_18:1(9)	PI 15:0_18:1(9)				PI 15:0_18:1(9)	PI 15:0_18:1(9)	PI 15:0_18:1(9)	PI 15:0_18:1(9)	PI 15:0_18:1(9)	PI 15:0_18:1
355	PS 15:0_18:1(9)	11	PS 15:0_18:1(9)	PS 15:0_18:1(9)	PS 15:0_18:1(9)	PS 15:0_18:1(9)	PS 15:0_18:1(9)	PS 15:0_18:1(9)	PS 15:0_18:1(9)	PS 15:0_18:1	PS 15:0_18:1				PS 15:0_18:1(9)	PS 15:0_18:1(9)	PS 15:0_18:1(9)	PS 15:0_18:1(9)	PS 15:0_18:1(9)	PS 15:0_18:1(9)	PS 15:0_18:1			PS 15:0_18:1(9)	PS 15:0_18:1(9)	PS 15:0_18:1(9)	PS 15:0_18:1(9)	PS 15:0_18:1	PS 15:0_18:1
327	SM 18:1(4)(1OH,3OH)/18:1(9)	9	SM 18:1(4)(1OH,3OH)/18:1(9)	SM 18:1(4)(1OH,3OH)/18:1(9)	SM 18:1(4)(1OH,3OH)/18:1(9)	SM 18:1(4)(1OH,3OH)/18:1(9)	SM 18:1(4)(1OH,3OH)/18:1(9)	SM 18:1(4)(1OH,3OH)/18:1(9)	SM 18:1(1OH,3OH)/18:1	SM 18:1(1OH,3OH)/18:1	SM 18:1(1OH,3OH)/18:1				SM 18:1(4)(1OH,3OH)/18:1(9)	SM 18:1(4)(1OH,3OH)/18:1(9)	SM 18:1(4)(1OH,3OH)/18:1(9)	SM 18:1(4)(1OH,3OH)/18:1(9)	SM 18:1(4)(1OH,3OH)/18:1(9)	SM 18:1(4)(1OH,3OH)/18:1(9)	SM 18:1(1OH,3OH)/18:1	SM 18:1(1OH,3OH)/18:1	SM 18:1(1OH,3OH)/18:1	SM 18:1(4)(1OH,3OH)/18:1(9)	SM 18:1(4)(1OH,3OH)/18:1(9)	SM 18:1(4)(1OH,3OH)/18:1(9)	SM 18:1(4)(1OH,3OH)/18:1(9)	SM 18:1(1OH,3OH)/18:1	SM 18:1(1OH,3OH)/18:1
382	TG 15:0_15:0_18:1(9)	13	TG 15:0_15:0_18:1(9)	TG 15:0_15:0_18:1(9)	TG 15:0_15:0_18:1(9)	TG 15:0_15:0_18:1(9)	TG 15:0_15:0_18:1(9)	TG 15:0_15:0_18:1(9)	TG 15:0_15:0_18:1	TG 15:0_15:0_18:1	TG 15:0_15:0_18:1	TG 15:0_15:0_18:1	TG 15:0_15:0_18:1	TG 15:0_15:0_18:1	TG 15:0_15:0_18:1(9)	TG 15:0_15:0_18:1(9)	TG 15:0_15:0_18:1(9)	TG 15:0_15:0_18:1(9)	TG 15:0_15:0_18:1(9)	TG 15:0_15:0_18:1(9)	TG 15:0_15:0_18:1	TG 15:0_15:0_18:1(9)	TG 15:0_15:0_18:1	TG 15:0_15:0_18:1(9)	TG 15:0_15:0_18:1(9)	TG 15:0_15:0_18:1(9)	TG 15:0_15:0_18:1(9)	TG 15:0_15:0_18:1(9)	TG 15:0_15:0_18:1	TG 15:0_15:0_18:1	TG 15:0_15:0_18:1	TG 15:0_15:0_18:1	TG 15:0_15:0_18:1
