## Supplementary material for "MS-DIAL 5 multimodal mass spectrometry data mining unveils lipidome complexities": Source data: AlignmentID000094.txt

m/z	Reference intensity	Spectrum	Comment	20221223_Lsplash_max_1	20221223_Lsplash_max_2	20221223_Lsplash_max_3	20221223_Lsplash_x10_1	20221223_Lsplash_x10_2	20221223_Lsplash_x10_3	20221223_Lsplash_x100_1	20221223_Lsplash_x100_2	20221223_Lsplash_x100_3	20221223_Lsplash_x1000_1	20221223_Lsplash_x1000_2	20221223_Lsplash_x1000_3	20221223_Lsplash_x2_1	20221223_Lsplash_x2_2	20221223_Lsplash_x2_3	20221223_Lsplash_x20_1	20221223_Lsplash_x20_2	20221223_Lsplash_x20_3	20221223_Lsplash_x200_1	20221223_Lsplash_x200_2	20221223_Lsplash_x200_3	20221223_Lsplash_x5_1	20221223_Lsplash_x5_2	20221223_Lsplash_x5_3	20221223_Lsplash_x50_1	20221223_Lsplash_x50_2	20221223_Lsplash_x50_3	20221223_Lsplash_x500_1	20221223_Lsplash_x500_2	20221223_Lsplash_x500_3	20221223_MeOH_KE14_1	20221223_MeOH_KE14_2	20221223_MeOH_KE14_3
339.289367675781	999	none		4629	5381	5061	1719	1768	1778	0	0	0	0	0	0	4020	4193	4097	1162	1217	1377	0	0	0	2163	2662	4723	452	379	558	0	0	0	0	0	0
357.299926757813	50	none		10941	8666	8831	4973	5117	4388	0	0	0	0	0	0	8368	8116	6498	2832	2674	3008	0	0	0	5737	6974	5469	1814	1796	2130	0	0	0	0	0	0
374.326477050781	100	none		14967	10517	12381	5963	3960	5084	0	0	0	0	0	0	8333	6863	11667	6130	3389	3129	0	0	0	6379	6205	7379	2052	3041	2007	0	0	0	0	0	0
