## Supplementary material for "MS-DIAL 5 multimodal mass spectrometry data mining unveils lipidome complexities": Source data: AlignmentID000168.txt

m/z	Reference intensity	Spectrum	Comment	20221223_Lsplash_max_1	20221223_Lsplash_max_2	20221223_Lsplash_max_3	20221223_Lsplash_x10_1	20221223_Lsplash_x10_2	20221223_Lsplash_x10_3	20221223_Lsplash_x100_1	20221223_Lsplash_x100_2	20221223_Lsplash_x100_3	20221223_Lsplash_x1000_1	20221223_Lsplash_x1000_2	20221223_Lsplash_x1000_3	20221223_Lsplash_x2_1	20221223_Lsplash_x2_2	20221223_Lsplash_x2_3	20221223_Lsplash_x20_1	20221223_Lsplash_x20_2	20221223_Lsplash_x20_3	20221223_Lsplash_x200_1	20221223_Lsplash_x200_2	20221223_Lsplash_x200_3	20221223_Lsplash_x5_1	20221223_Lsplash_x5_2	20221223_Lsplash_x5_3	20221223_Lsplash_x50_1	20221223_Lsplash_x50_2	20221223_Lsplash_x50_3	20221223_Lsplash_x500_1	20221223_Lsplash_x500_2	20221223_Lsplash_x500_3	20221223_MeOH_KE14_1	20221223_MeOH_KE14_2	20221223_MeOH_KE14_3
142.02637082177	200	metaboliteclass	Header	0	0	0	0	0	0	0	0	0	0	0	0	0	0	0	0	0	0	0	0	0	0	0	0	0	0	0	0	0	0	0	0	0
155.01038640446	100	metaboliteclass	[C3H9O6P+H]+ -H2O	123	90	89	984	529	646	42	99	69	0	0	0	121	83	76	491	460	381	24	46	79	801	847	1065	193	223	213	0	0	0	0	0	0
166.02637082177	100	metaboliteclass	Gly-O - H2O	300	268	213	1324	945	855	121	118	120	0	0	0	130	194	202	448	435	523	69	62	20	1214	1518	1832	250	337	257	0	0	0	0	0	0
173.02095108816	100	metaboliteclass	[C3H9O6P+H]+	470	341	293	1550	1858	1567	263	185	115	0	0	0	247	299	209	1215	1117	1209	94	192	85	2639	1984	3138	393	528	435	0	0	0	0	0	0
182.05767095005	100	metaboliteclass	Gly-C	373	164	192	724	865	737	51	58	63	0	0	0	108	117	128	436	502	487	14	37	81	1211	1220	1353	187	221	317	0	0	0	0	0	0
184.03693550547	300	metaboliteclass, snposition	Gly-O, -CH2(Sn1)	563	453	560	2177	1888	2153	321	390	319	0	0	0	620	507	553	1767	2262	1495	235	178	233	2277	2907	2229	741	494	456	0	0	0	0	0	0
198.05258556961	50	acylchain	-18:1(9) -O	159	122	98	581	406	676	77	94	89	0	0	0	74	147	94	523	286	422	47	38	73	576	846	984	165	98	86	0	0	0	0	0	0
216.06315025331	50	acylchain	-18:1(9)	422	309	287	692	1045	841	48	116	132	0	0	0	244	163	244	880	568	705	48	77	109	1457	1058	1371	209	291	291	0	0	0	0	0	0
242.04241480873	25	doublebond	18:1(9) C1-H	0	0	0	39	0	0	0	0	0	0	0	0	0	0	0	0	0	0	0	0	0	0	6	10	0	0	0	0	0	0	0	0	0
243.0502398408	50	doublebond	18:1(9) C1	0	0	0	0	0	0	0	0	0	0	0	0	0	0	0	0	0	0	0	0	0	10	0	0	0	0	0	0	0	0	0	0	0
244.05806487287	2.5	doublebond	18:1(9) C1+H	0	0	0	14	89	66	0	6	0	0	0	0	10	0	24	10	10	0	0	0	0	10	10	12	0	0	0	0	0	0	0	0	0
256.05806487287	25	doublebond	18:1(9) C2-H	0	0	0	0	4	0	0	0	0	0	0	0	0	0	0	0	0	0	0	0	0	0	0	0	0	0	0	0	0	0	0	0	0
257.06588990494	75	doublebond	18:1(9) C2	162	105	214	636	362	566	76	81	35	0	0	0	138	100	137	251	244	247	37	16	39	1005	585	697	133	161	99	0	0	0	0	0	0
258.07371493701	100	doublebond	18:1(9) C2+H	0	10	0	10	49	11	0	0	0	0	0	0	10	0	0	80	13	67	0	0	0	0	19	59	0	0	0	0	0	0	0	0	0
265.25259211268	100	acylchain	18:1(9) acyl	52	64	48	61	248	115	0	38	10	0	0	0	19	33	41	127	84	70	14	0	10	193	192	224	27	11	36	0	0	0	0	0	0
270.07371493701	100	doublebond	18:1(9) C3-H	205	213	141	505	579	599	26	44	52	0	0	0	55	158	128	268	427	348	75	21	27	660	986	651	82	124	103	0	0	0	0	0	0
271.08153996908	37.5	doublebond	18:1(9) C3	0	0	0	10	10	10	0	0	0	0	0	0	0	0	0	0	10	0	0	0	0	58	30	36	0	10	10	0	0	0	0	0	0
272.08936500115	25	doublebond	18:1(9) C3+H	0	0	0	0	0	0	0	0	0	0	0	0	0	0	0	0	0	0	0	0	0	0	0	0	0	0	0	0	0	0	0	0	0
284.08936500115	25	doublebond	18:1(9) C4-H	23	35	19	75	42	35	0	10	0	0	0	0	10	19	21	36	68	57	0	0	0	84	68	80	57	23	0	0	0	0	0	0	0
285.09719003322	50	doublebond	18:1(9) C4	13	10	0	27	27	16	0	0	0	0	0	0	19	0	20	25	66	42	0	0	0	21	57	54	0	0	0	0	0	0	0	0	0
286.10501506529	2.5	doublebond	18:1(9) C4+H	0	0	0	0	30	0	0	0	0	0	0	0	0	0	0	0	0	0	0	0	0	0	0	0	0	0	0	0	0	0	0	0	0
298.10501506529	25	doublebond	18:1(9) C5-H	10	19	20	39	35	22	0	0	0	0	0	0	19	10	10	13	17	16	0	0	0	38	81	53	10	0	17	0	0	0	0	0	0
299.11284009736	50	doublebond	18:1(9) C5	10	10	17	71	73	28	0	0	0	0	0	0	19	0	10	16	10	20	0	0	0	72	59	120	16	0	8	0	0	0	0	0	0
300.12066512943	2.5	doublebond	18:1(9) C5+H	0	0	0	0	0	0	0	0	0	0	0	0	0	0	0	0	0	0	0	0	0	10	0	5	0	0	0	0	0	0	0	0	0
312.12066512943	25	doublebond	18:1(9) C6-H	25	16	44	41	66	28	11	110	0	0	0	0	11	0	23	39	17	34	11	0	5	144	83	73	5	19	25	0	0	0	0	0	0
313.1284901615	50	doublebond	18:1(9) C6	29	34	17	48	69	51	0	14	0	0	0	0	26	11	35	43	34	20	6	0	0	180	81	61	25	16	0	0	0	0	0	0	0
314.13631519357	2.5	doublebond	18:1(9) C6+H	0	0	0	0	5	14	0	0	0	0	0	0	0	0	0	0	0	0	0	0	0	0	11	0	0	0	0	0	0	0	0	0	0
326.13631519357	200	doublebond, doublebond_high	18:1(9) C7-H	127	237	136	444	314	449	19	45	66	0	0	0	88	80	68	251	239	217	16	8	98	448	689	477	148	42	92	0	0	0	0	0	0
327.14414022564	100	doublebond	18:1(9) C7	42	40	24	157	69	140	4	0	11	0	0	0	15	35	22	73	12	66	0	11	0	176	224	180	18	70	11	0	0	0	0	0	0
328.15196525771	2.5	doublebond	18:1(9) C7+H	0	0	0	11	7	0	0	0	0	0	0	0	0	0	11	0	0	0	0	0	0	29	11	0	0	0	0	0	0	0	0	0	0
339.28937154422	250	metaboliteclass	Precursor -C2H8NO4P	647	558	688	1580	1487	1265	127	166	335	0	0	0	421	382	285	813	613	1052	33	78	104	2784	1612	2909	222	300	361	0	0	0	0	0	0
340.15196525771	25	doublebond	18:1(9) C8-H	46	43	58	36	41	48	10	12	12	0	0	0	11	18	11	131	39	37	0	0	0	45	186	84	16	0	11	0	0	0	0	0	0
341.15979028978	50	doublebond	18:1(9) C8	42	46	27	69	108	63	9	21	0	0	0	0	27	24	36	28	29	39	0	0	0	90	203	129	0	0	11	0	0	0	0	0	0
342.16761532185	2.5	doublebond	18:1(9) C8+H	11	11	11	11	18	143	0	0	0	0	0	0	11	0	0	0	34	51	0	0	0	23	72	42	0	0	0	0	0	0	0	0	0
353.15979028978	12.5	doublebond	18:1(9) C9-H	23	11	30	36	58	32	0	0	0	0	0	0	11	11	11	6	17	0	0	5	0	40	46	65	0	0	0	0	0	0	0	0	0
354.16761532185	25	doublebond, doublebond_low	18:1(9) C9	69	44	88	117	99	114	0	11	0	0	0	0	31	45	31	69	40	98	0	0	9	163	137	161	34	12	19	0	0	0	0	0	0
355.17544035392	2.5	doublebond	18:1(9) C9+H	35	51	34	44	76	59	0	0	0	0	0	0	23	18	30	47	28	15	0	0	10	71	141	83	0	0	11	0	0	0	0	0	0
366.16761532185	25	doublebond	18:1(9) C10-H	116	132	178	569	374	375	26	58	83	0	0	0	83	148	127	215	326	207	76	26	17	1170	852	870	109	116	71	0	0	0	0	0	0
367.17544035392	50	doublebond	18:1(9) C10	35	16	17	83	47	56	0	0	0	0	0	0	16	11	11	20	37	22	0	31	0	118	155	100	44	5	0	0	0	0	0	0	0
368.18326538599	2.5	doublebond	18:1(9) C10+H	252	57	64	46	122	160	0	16	10	0	0	0	49	51	20	87	40	38	0	0	0	103	229	134	17	6	55	0	0	0	0	0	0
380.18326538599	100	doublebond	18:1(9) C11-H	45	36	74	142	124	115	16	46	0	0	0	0	31	38	67	48	54	83	12	39	24	129	146	133	50	39	17	0	0	0	0	0	0
381.19109041806	200	doublebond, doublebond_high	18:1(9) C11	133	152	244	300	387	457	69	42	41	0	0	0	107	183	104	296	231	209	67	83	59	908	891	787	104	153	161	0	0	0	0	0	0
382.19891545013	2.5	doublebond	18:1(9) C11+H	92	90	76	119	108	102	11	27	19	0	0	0	35	35	80	53	106	64	11	12	71	294	175	285	11	38	24	0	0	0	0	0	0
394.19891545013	25	doublebond	18:1(9) C12-H	48	39	53	176	45	64	24	0	7	0	0	0	34	11	30	45	192	86	0	0	0	125	147	168	0	36	16	0	0	0	0	0	0
395.2067404822	50	doublebond	18:1(9) C12	23	19	30	124	16	62	0	0	0	0	0	0	11	11	11	19	88	38	0	0	0	67	74	119	0	10	0	0	0	0	0	0	0
396.21456551427	2.5	doublebond	18:1(9) C12+H	71	68	86	51	98	90	11	14	9	0	0	0	23	54	42	89	29	63	0	0	11	119	159	136	11	87	11	0	0	0	0	0	0
408.21456551427	25	doublebond	18:1(9) C13-H	20	33	11	49	14	48	0	11	0	0	0	0	17	18	11	11	20	17	0	0	0	21	41	48	0	41	39	0	0	0	0	0	0
409.22239054634	50	doublebond	18:1(9) C13	18	25	36	38	42	19	0	0	0	0	0	0	11	11	0	32	6	18	0	0	0	63	60	119	11	12	11	0	0	0	0	0	0
410.23021557841	2.5	doublebond	18:1(9) C13+H	76	43	17	119	55	27	0	11	0	0	0	0	17	40	33	37	12	43	0	11	0	63	149	158	18	11	5	0	0	0	0	0	0
422.23021557841	25	doublebond	18:1(9) C14-H	31	34	33	30	87	52	0	0	20	0	0	0	45	17	11	72	64	28	0	0	11	130	127	154	22	16	23	0	0	0	0	0	0
423.23804061048	50	doublebond	18:1(9) C14	42	12	28	34	28	49	0	8	0	0	0	0	17	20	16	14	6	126	0	0	0	30	98	48	18	0	25	0	0	0	0	0	0
424.24586564255	2.5	doublebond	18:1(9) C14+H	28	22	23	11	26	19	0	0	0	0	0	0	0	11	25	18	38	9	0	0	0	21	55	57	0	11	0	0	0	0	0	0	0
436.24586564255	25	doublebond	18:1(9) C15-H	25	40	28	100	45	76	0	0	5	0	0	0	28	22	11	11	21	30	0	0	11	92	101	141	11	12	13	0	0	0	0	0	0
437.25369067462	50	doublebond	18:1(9) C15	41	39	32	68	39	45	8	11	23	0	0	0	27	17	18	28	138	42	0	0	0	83	61	132	11	11	17	0	0	0	0	0	0
438.26151570669	2.5	doublebond	18:1(9) C15+H	0	0	0	0	12	0	0	0	0	0	0	0	0	0	0	12	0	0	0	0	0	20	24	11	0	14	3	0	0	0	0	0	0
450.26151570669	25	doublebond	18:1(9) C16-H	20	41	34	39	39	15	0	15	11	0	0	0	25	25	19	12	26	11	0	0	0	53	78	196	0	18	16	0	0	0	0	0	0
451.26934073876	50	doublebond	18:1(9) C16	50	38	64	99	58	62	0	5	0	0	0	0	27	41	27	46	28	63	0	0	0	133	108	150	31	26	20	0	0	0	0	0	0
452.27716577083	2.5	doublebond	18:1(9) C16+H	29	24	0	54	33	11	0	0	0	0	0	0	11	20	11	18	11	11	0	0	0	32	9	18	0	6	0	0	0	0	0	0	0
462.29790121541	200	metaboliteclass	Precursor - H2O	291	358	229	532	540	801	52	34	157	0	0	0	133	197	207	321	347	290	42	31	54	1096	965	1167	71	90	79	0	0	0	0	0	0
464.27716577083	25	doublebond	18:1(9) C17-H	28	21	21	45	130	16	0	0	0	0	0	0	21	11	20	6	0	28	0	0	0	112	31	103	0	41	0	0	0	0	0	0	0
465.2849908029	50	doublebond	18:1(9) C17	16	0	18	0	34	12	0	0	0	0	0	0	0	15	0	31	11	0	0	0	0	33	11	66	0	0	6	0	0	0	0	0	0
466.29281583497	2.5	doublebond	18:1(9) C17+H	0	0	0	0	0	0	0	0	0	0	0	0	0	11	0	0	0	0	0	0	0	0	0	11	0	0	0	0	0	0	0	0	0
480.30846589911	999	precursor	Precursor	14887	15172	11048	5023	6073	6744	3150	2681	2091	0	0	0	8988	12483	9992	4187	8044	5214	1398	1817	3291	10585	10119	8774	3594	3141	2786	0	0	0	0	0	0
