## Supplementary material for "MS-DIAL 5 multimodal mass spectrometry data mining unveils lipidome complexities": Source data: AlignmentID000183.txt

m/z	Reference intensity	Spectrum	Comment	20221223_Lsplash_max_1	20221223_Lsplash_max_2	20221223_Lsplash_max_3	20221223_Lsplash_x10_1	20221223_Lsplash_x10_2	20221223_Lsplash_x10_3	20221223_Lsplash_x100_1	20221223_Lsplash_x100_2	20221223_Lsplash_x100_3	20221223_Lsplash_x1000_1	20221223_Lsplash_x1000_2	20221223_Lsplash_x1000_3	20221223_Lsplash_x2_1	20221223_Lsplash_x2_2	20221223_Lsplash_x2_3	20221223_Lsplash_x20_1	20221223_Lsplash_x20_2	20221223_Lsplash_x20_3	20221223_Lsplash_x200_1	20221223_Lsplash_x200_2	20221223_Lsplash_x200_3	20221223_Lsplash_x5_1	20221223_Lsplash_x5_2	20221223_Lsplash_x5_3	20221223_Lsplash_x50_1	20221223_Lsplash_x50_2	20221223_Lsplash_x50_3	20221223_Lsplash_x500_1	20221223_Lsplash_x500_2	20221223_Lsplash_x500_3	20221223_MeOH_KE14_1	20221223_MeOH_KE14_2	20221223_MeOH_KE14_3
104.10699049344	200	metaboliteclass	C5H14NO+	0	0	0	0	0	0	0	0	0	0	0	0	0	0	0	0	0	0	0	0	0	0	0	0	0	0	0	0	0	0	0	0	0
166.06275633049	50	metaboliteclass	Header - H2O	169	354	224	1745	1493	1887	203	300	266	0	0	0	302	331	140	843	1190	1267	148	195	143	217	154	218	398	653	570	68	94	42	0	0	0
184.07332101419	250	metaboliteclass	Header	1660	941	2737	9227	6508	5623	2234	2989	2119	0	0	0	2844	2130	1771	4524	4112	6703	2169	1893	2728	3229	2146	2465	6101	2665	3098	1200	1697	904	0	0	0
224.10462114247	100	metaboliteclass	Gly-C	351	478	750	1776	1534	1500	113	226	132	0	0	0	316	431	271	1203	1086	1073	134	123	162	244	298	243	381	369	557	57	116	95	0	0	0
226.08388569789	200	metaboliteclass, snposition	Gly-O, -CH2(Sn1)	2040	944	1094	3979	3288	3450	530	971	594	0	0	0	1462	1218	1089	2541	2319	2783	379	489	450	756	395	663	1249	1107	1214	146	323	173	0	0	0
240.09953576203	100	acylchain	-18:1(9)-O	74	143	78	430	315	513	21	132	73	0	0	0	91	77	89	220	161	268	21	14	28	52	45	63	91	113	95	7	37	0	0	0	0
258.11010044573	100	acylchain	-18:1(9)	396	483	448	1883	1540	1463	133	132	158	0	0	0	311	273	246	1010	833	670	54	62	79	140	171	164	497	342	410	13	38	32	0	0	0
265.25259211268	100	acylchain	18:1(9) acyl	73	135	109	174	73	208	9	10	5	0	0	0	90	72	37	41	75	101	8	5	0	18	22	30	19	15	39	0	10	0	0	0	0
284.08936500115	10	doublebond	18:1(9) C1-H	10	10	10	48	17	56	0	0	0	0	0	0	0	17	0	27	55	12	0	0	0	10	10	10	16	8	9	0	0	0	0	0	0
285.09719003322	20	doublebond	18:1(9) C1	20	18	14	30	21	29	0	0	0	0	0	0	0	10	12	10	17	10	0	0	0	10	17	0	6	0	10	0	0	0	0	0	0
286.10501506529	1	doublebond	18:1(9) C1+H	24	0	0	45	122	24	0	0	0	0	0	0	10	10	20	51	12	37	0	0	0	0	10	10	10	10	0	0	0	0	0	0	0
298.10501506529	10	doublebond	18:1(9) C2-H	62	33	20	119	264	160	5	0	16	0	0	0	25	23	53	67	128	76	0	29	55	27	17	24	50	36	33	0	0	0	0	0	0
299.11284009736	30	doublebond	18:1(9) C2	319	227	331	1824	1262	1099	140	169	229	0	0	0	285	466	258	844	465	592	135	271	82	275	208	154	314	284	549	16	114	56	0	0	0
300.12066512943	40	doublebond	18:1(9) C2+H	34	33	27	110	93	40	0	10	16	0	0	0	23	25	39	77	111	37	0	5	0	18	23	34	49	39	9	10	0	0	0	0	0
312.12066512943	40	doublebond	18:1(9) C3-H	1564	826	934	3001	2267	2182	182	436	335	0	0	0	729	783	778	1792	1315	1567	145	126	167	466	400	319	809	501	577	63	161	29	0	0	0
313.1284901615	15	doublebond	18:1(9) C3	47	47	41	212	124	284	0	11	13	0	0	0	47	29	35	98	112	92	11	0	27	28	26	30	29	42	29	0	0	11	0	0	0
314.13631519357	10	doublebond	18:1(9) C3+H	0	0	0	11	0	32	0	11	0	0	0	0	14	0	0	0	0	0	0	0	0	0	0	0	0	0	0	0	0	0	0	0	0
326.13631519357	10	doublebond	18:1(9) C4-H	268	161	222	626	588	481	25	58	45	0	0	0	164	204	228	358	201	311	30	23	24	80	111	79	116	146	90	11	10	51	0	0	0
327.14414022564	20	doublebond	18:1(9) C4	25	21	16	75	77	46	11	0	0	0	0	0	32	28	40	68	34	35	22	18	5	36	13	13	29	0	0	0	0	0	0	0	0
328.15196525771	1	doublebond	18:1(9) C4+H	0	11	0	46	0	15	0	0	0	0	0	0	0	0	0	0	0	11	0	0	0	0	11	0	0	0	0	0	0	0	0	0	0
340.15196525771	10	doublebond	18:1(9) C5-H	65	71	81	316	437	183	13	10	11	0	0	0	52	68	73	178	154	166	20	17	18	49	52	54	92	22	64	0	5	0	0	0	0
341.15979028978	20	doublebond	18:1(9) C5	154	78	56	249	183	235	23	10	20	0	0	0	54	49	60	97	55	87	11	0	11	34	11	35	38	24	23	0	33	10	0	0	0
342.16761532185	1	doublebond	18:1(9) C5+H	11	11	11	11	13	11	0	0	0	0	0	0	0	0	0	5	0	0	0	0	0	0	0	0	33	0	0	0	0	0	0	0	0
354.16761532185	10	doublebond	18:1(9) C6-H	198	253	135	550	292	330	24	75	57	0	0	0	137	136	245	269	192	164	42	53	11	60	48	79	84	150	102	12	35	22	0	0	0
355.17544035392	20	doublebond	18:1(9) C6	147	91	178	399	203	460	22	64	27	0	0	0	102	73	108	98	178	181	11	0	33	30	51	32	53	83	48	26	0	0	0	0	0
356.18326538599	1	doublebond	18:1(9) C6+H	17	0	11	42	129	58	0	0	0	0	0	0	11	0	11	0	0	0	0	0	0	0	11	11	0	0	0	0	0	0	0	0	0
368.18326538599	80	doublebond, doublebond_high	18:1(9) C7-H	515	629	854	1678	1676	1345	140	125	140	0	0	0	430	514	510	759	971	1305	129	70	203	362	220	167	247	264	254	18	67	29	0	0	0
369.19109041806	40	doublebond	18:1(9) C7	213	202	223	344	397	449	43	57	55	0	0	0	171	93	102	259	270	273	6	42	34	64	43	41	67	72	69	4	9	184	0	0	0
370.19891545013	1	doublebond	18:1(9) C7+H	20	0	24	48	27	35	0	12	0	0	0	0	0	0	17	44	18	25	11	0	0	0	0	11	10	0	0	0	0	0	0	0	0
382.19891545013	10	doublebond	18:1(9) C8-H	248	163	138	358	252	498	36	69	27	0	0	0	128	170	127	141	139	258	8	0	27	57	75	84	209	46	75	11	11	0	0	0	0
383.2067404822	20	doublebond	18:1(9) C8	132	93	154	312	260	258	33	90	117	0	0	0	68	68	78	168	115	239	14	19	36	46	60	64	76	191	41	0	11	0	0	0	0
384.21456551427	1	doublebond	18:1(9) C8+H	30	40	37	138	137	142	0	11	7	0	0	0	24	46	33	45	45	45	0	11	0	19	15	18	14	5	33	0	0	0	0	0	0
395.2067404822	5	doublebond	18:1(9) C9-H	35	20	19	72	54	72	0	41	0	0	0	0	11	18	11	46	58	17	0	0	10	30	20	11	11	23	0	0	0	0	0	0	0
396.21456551427	10	doublebond, doublebond_low	18:1(9) C9	237	241	237	349	369	421	29	49	37	0	0	0	181	172	102	346	149	243	7	18	44	49	66	43	76	47	142	10	12	0	0	0	0
397.22239054634	1	doublebond	18:1(9) C9+H	118	89	122	204	141	149	0	30	11	0	0	0	78	131	58	134	57	93	11	0	33	47	37	16	95	39	34	11	0	0	0	0	0
408.21456551427	10	doublebond	18:1(9) C10-H	98	104	106	439	373	399	11	48	47	0	0	0	111	90	156	246	121	84	22	43	25	61	57	25	54	127	33	0	0	8	0	0	0
409.22239054634	20	doublebond	18:1(9) C10	59	32	41	145	102	101	17	11	9	0	0	0	30	25	33	61	62	100	40	25	10	32	18	32	56	18	9	0	0	33	0	0	0
410.23021557841	1	doublebond	18:1(9) C10+H	104	267	181	438	303	320	48	15	42	0	0	0	180	137	125	108	118	112	29	0	26	36	31	79	40	33	50	0	0	11	0	0	0
422.23021557841	40	doublebond	18:1(9) C11-H	403	314	248	954	609	459	69	102	173	0	0	0	207	261	129	450	335	297	26	17	22	145	93	185	132	124	87	0	30	11	0	0	0
423.23804061048	80	doublebond, doublebond_high	18:1(9) C11	477	428	825	1375	1119	1429	143	156	157	0	0	0	415	355	391	768	597	612	44	69	85	214	187	215	248	307	189	28	20	14	0	0	0
424.24586564255	1	doublebond	18:1(9) C11+H	168	303	419	359	326	246	18	53	52	0	0	0	155	172	125	175	156	208	28	29	12	62	55	42	52	83	65	13	40	0	0	0	0
436.24586564255	10	doublebond	18:1(9) C12-H	230	180	180	708	396	534	64	32	54	0	0	0	137	192	129	296	359	294	35	26	40	88	103	100	97	92	160	11	35	17	0	0	0
437.25369067462	20	doublebond	18:1(9) C12	89	73	48	280	179	153	13	11	9	0	0	0	60	64	60	110	98	137	10	0	11	24	35	30	103	32	15	11	0	9	0	0	0
438.26151570669	1	doublebond	18:1(9) C12+H	208	129	221	280	184	148	16	25	14	0	0	0	102	166	98	103	104	151	14	11	14	69	49	34	61	47	82	0	0	0	0	0	0
450.26151570669	10	doublebond	18:1(9) C13-H	40	45	53	184	113	98	11	11	10	0	0	0	74	37	45	68	102	60	54	0	0	27	30	57	20	73	11	0	0	0	0	0	0
451.26934073876	20	doublebond	18:1(9) C13	92	70	67	115	127	156	0	34	11	0	0	0	58	101	56	31	57	42	0	0	11	23	31	33	13	24	86	0	11	0	0	0	0
452.27716577083	1	doublebond	18:1(9) C13+H	143	92	127	86	87	116	11	20	0	0	0	0	72	58	52	52	51	87	0	0	11	38	28	11	35	99	0	0	0	0	0	0	0
464.27716577083	10	doublebond	18:1(9) C14-H	136	157	119	253	338	202	19	49	21	0	0	0	79	108	75	269	82	99	4	9	11	37	54	57	54	54	46	13	0	11	0	0	0
465.2849908029	20	doublebond	18:1(9) C14	62	69	41	85	78	91	54	16	11	0	0	0	42	86	52	56	58	159	0	0	11	18	28	36	45	38	44	0	0	0	0	0	0
466.29281583497	1	doublebond	18:1(9) C14+H	62	64	100	33	33	126	0	34	0	0	0	0	36	37	17	24	73	15	0	0	0	11	11	11	11	0	11	0	0	0	0	0	0
478.29281583497	10	doublebond	18:1(9) C15-H	124	97	72	263	231	171	6	33	27	0	0	0	160	73	89	92	104	91	15	0	12	38	41	35	38	63	50	0	11	0	0	0	0
479.30064086704	20	doublebond	18:1(9) C15	94	49	67	177	135	141	18	29	15	0	0	0	80	60	93	72	52	71	18	13	0	47	32	31	41	26	11	0	11	0	0	0	0
480.30846589911	1	doublebond	18:1(9) C15+H	36	23	11	61	65	15	11	0	0	0	0	0	11	29	0	21	12	11	0	0	11	0	0	0	0	8	19	0	0	0	0	0	0
492.30846589911	10	doublebond	18:1(9) C16-H	61	66	69	298	226	135	17	52	24	0	0	0	157	83	90	144	177	81	0	11	10	47	51	28	26	13	65	0	0	0	0	0	0
493.31629093118	20	doublebond	18:1(9) C16	96	79	136	153	204	218	0	22	25	0	0	0	81	71	69	116	191	154	0	25	0	42	49	44	69	17	55	0	0	0	0	0	0
494.32411596325	1	doublebond	18:1(9) C16+H	11	35	33	44	47	31	0	0	11	0	0	0	22	26	25	42	51	30	0	0	0	11	11	0	11	11	0	0	0	0	0	0	0
504.34485140783	200	metaboliteclass	C5H14NO+	334	343	314	656	556	621	51	125	134	0	0	0	246	282	218	454	264	264	29	34	47	101	145	108	129	160	123	18	19	16	0	0	0
506.32411596325	10	doublebond	18:1(9) C17-H	77	63	92	230	252	263	11	0	12	0	0	0	61	61	73	270	110	201	18	10	12	26	38	49	28	87	24	11	0	11	0	0	0
507.33194099532	20	doublebond	18:1(9) C17	48	128	62	155	179	115	53	43	11	0	0	0	65	59	46	35	88	41	10	34	11	31	28	46	74	25	54	0	7	10	0	0	0
508.33976602739	1	doublebond	18:1(9) C17+H	22	11	11	18	28	31	0	0	0	0	0	0	0	0	16	6	0	0	0	0	0	0	0	11	11	0	11	0	0	0	0	0	0
522.35541609153	999	precursor	Precursor	18511	18938	17660	14274	9867	8368	3146	3064	3356	0	0	0	14010	18372	11465	8898	6828	6309	2384	4042	4112	11619	9759	10374	3949	5018	4224	1131	2127	1835	0	0	0
