## Supplementary material for "MS-DIAL 5 multimodal mass spectrometry data mining unveils lipidome complexities": Source data: AlignmentID000185.txt

m/z	Reference intensity	Spectrum	Comment	20221223_Lsplash_max_1	20221223_Lsplash_max_2	20221223_Lsplash_max_3	20221223_Lsplash_x10_1	20221223_Lsplash_x10_2	20221223_Lsplash_x10_3	20221223_Lsplash_x100_1	20221223_Lsplash_x100_2	20221223_Lsplash_x100_3	20221223_Lsplash_x1000_1	20221223_Lsplash_x1000_2	20221223_Lsplash_x1000_3	20221223_Lsplash_x2_1	20221223_Lsplash_x2_2	20221223_Lsplash_x2_3	20221223_Lsplash_x20_1	20221223_Lsplash_x20_2	20221223_Lsplash_x20_3	20221223_Lsplash_x200_1	20221223_Lsplash_x200_2	20221223_Lsplash_x200_3	20221223_Lsplash_x5_1	20221223_Lsplash_x5_2	20221223_Lsplash_x5_3	20221223_Lsplash_x50_1	20221223_Lsplash_x50_2	20221223_Lsplash_x50_3	20221223_Lsplash_x500_1	20221223_Lsplash_x500_2	20221223_Lsplash_x500_3	20221223_MeOH_KE14_1	20221223_MeOH_KE14_2	20221223_MeOH_KE14_3
242.24784108541	200	acylchain	[FAA+H]+	2328	2282	2530	1710	1027	724	139	66	103	0	0	0	1669	1042	1610	419	503	272	0	0	0	1477	1737	1942	274	108	114	0	0	0	0	0	0
252.26857652999	150	acylchain	[sph+H]+ -CH4O2	2547	1863	2423	1027	588	900	183	66	72	0	0	0	1417	812	1197	403	356	248	0	0	0	1604	1178	1393	201	145	82	0	0	0	0	0	0
264.26857652999	500	acylchain	[sph+H]+ -2H2O	5304	7783	5027	3035	2579	2611	807	341	536	0	0	0	4208	2251	3229	2688	2644	1503	0	0	0	3671	3760	3124	903	769	900	0	0	0	0	0	0
267.25566611748	200	acylchain	[FAA+C2H+H]+	1857	1474	1466	811	563	631	93	81	106	0	0	0	948	729	716	286	403	190	0	0	0	1042	1420	1603	128	127	180	0	0	0	0	0	0
282.27914121369	200	acylchain	[sph+H]+ -H2O	3565	2781	3810	1656	1311	1798	232	68	136	0	0	0	2231	1512	2105	720	438	586	0	0	0	1726	2136	2395	276	281	120	0	0	0	0	0	0
284.25840576911	150	acylchain	[FAA+C2H2O+H]+	2271	2074	2119	1560	1041	865	90	144	112	0	0	0	2032	685	1257	645	391	278	0	0	0	1556	2128	1124	148	143	126	0	0	0	0	0	0
296.2584057544	15	doublebond	18:1(4)(1OH,3OH) C3-H	30	10	13	16	0	8	0	0	0	0	0	0	0	10	93	0	5	0	0	0	0	41	16	7	0	0	0	0	0	0	0	0	0
297.26623078647	30	doublebond	18:1(4)(1OH,3OH) C3	14	20	45	10	19	0	0	0	0	0	0	0	47	0	11	0	0	0	0	0	0	10	33	0	0	0	0	0	0	0	0	0	0
298.27405581854	6	doublebond	18:1(4)(1OH,3OH) C3+H	20	26	30	0	10	10	0	0	0	0	0	0	31	0	29	15	0	0	0	0	0	21	22	15	13	0	14	0	0	0	0	0	0
308.2584057544	15	doublebond	15:0 C1-H	68	27	67	26	38	15	0	0	0	0	0	0	47	32	6	10	26	0	0	0	0	89	36	17	7	10	0	0	0	0	0	0	0
309.26623078647	45	doublebond, doublebond_low	18:1(4)(1OH,3OH) C4-H, 15:0 C1	15	11	6	39	0	11	0	0	0	0	0	0	0	0	0	0	0	0	0	0	0	11	7	0	0	0	0	0	0	0	0	0	0
310.27405581854	9	doublebond, doublebond_low	18:1(4)(1OH,3OH) C4, 15:0 C1+H	12	30	43	58	54	18	0	0	0	0	0	0	23	33	11	0	38	0	0	0	0	52	75	17	0	0	0	0	0	0	0	0	0
311.28188085061	1.5	doublebond, doublebond_low	18:1(4)(1OH,3OH) C4+H	11	13	15	30	22	0	0	0	0	0	0	0	35	0	13	0	0	0	0	0	0	11	38	11	0	0	0	0	0	0	0	0	0
322.27405581854	30	doublebond	18:1(4)(1OH,3OH) C5-H, 15:0 C2-H	63	92	21	17	82	60	0	0	5	0	0	0	154	130	69	57	0	0	0	0	0	50	33	50	0	0	0	0	0	0	0	0	0
323.28188085061	75	doublebond	18:1(4)(1OH,3OH) C5, 15:0 C2	434	405	298	178	131	56	28	0	11	0	0	0	187	158	229	117	67	51	0	0	0	283	278	354	58	7	28	0	0	0	0	0	0
324.28970588268	66	doublebond	18:1(4)(1OH,3OH) C5+H, 15:0 C2+H	100	78	192	93	41	59	0	0	9	0	0	0	47	42	121	77	38	11	0	0	0	44	60	42	4	11	10	0	0	0	0	0	0
336.28970588268	120	doublebond	18:1(4)(1OH,3OH) C6-H, 15:0 C3-H	745	809	781	581	254	255	26	25	4	0	0	0	290	339	350	103	186	62	0	0	0	489	422	461	36	102	73	0	0	0	0	0	0
337.29753091475	142.5	doublebond	18:1(4)(1OH,3OH) C6, 15:0 C3	321	442	295	371	130	150	11	101	22	0	0	0	241	98	217	66	170	34	0	0	0	207	275	263	30	25	11	0	0	0	0	0	0
338.30535594682	16.5	doublebond	18:1(4)(1OH,3OH) C6+H, 15:0 C3+H	52	75	18	18	28	28	10	0	0	0	0	0	35	35	11	39	0	6	0	0	0	48	13	63	0	0	0	0	0	0	0	0	0
350.30535594682	30	doublebond	18:1(4)(1OH,3OH) C7-H, 15:0 C4-H	214	77	126	49	53	53	6	11	0	0	0	0	57	40	61	7	14	12	0	0	0	137	22	89	29	0	11	0	0	0	0	0	0
351.31318097889	60	doublebond	18:1(4)(1OH,3OH) C7, 15:0 C4	18	65	17	13	0	11	0	0	0	0	0	0	11	11	7	12	0	0	0	0	0	4	62	16	0	0	0	0	0	0	0	0	0
352.32100601096	7.5	doublebond	18:1(4)(1OH,3OH) C7+H, 15:0 C4+H	0	54	11	0	0	0	0	0	0	0	0	0	11	0	0	0	0	0	0	0	0	0	0	6	0	0	0	0	0	0	0	0	0
364.32100601096	30	doublebond	18:1(4)(1OH,3OH) C8-H, 15:0 C5-H	88	111	82	11	18	21	35	0	0	0	0	0	15	23	18	10	48	9	0	0	0	33	29	67	0	0	0	0	0	0	0	0	0
365.32883104303	60	doublebond	18:1(4)(1OH,3OH) C8, 15:0 C5	128	99	15	41	12	11	0	0	0	0	0	0	18	18	19	0	0	11	0	0	0	63	12	11	0	0	0	0	0	0	0	0	0
366.3366560751	7.5	doublebond	18:1(4)(1OH,3OH) C8+H, 15:0 C5+H	11	14	16	0	52	27	0	0	0	0	0	0	0	11	0	0	0	0	0	0	0	16	11	10	0	0	0	0	0	0	0	0	0
378.3366560751	30	doublebond	18:1(4)(1OH,3OH) C9-H, 15:0 C6-H	258	203	141	58	63	64	10	15	0	0	0	0	83	66	76	99	17	147	0	0	0	94	111	73	16	0	0	0	0	0	0	0	0
379.34448110717	60	doublebond	18:1(4)(1OH,3OH) C9, 15:0 C6	40	32	58	27	7	38	0	0	0	0	0	0	12	59	12	0	0	10	0	0	0	46	39	33	0	0	0	0	0	0	0	0	0
380.35230613924	7.5	doublebond	18:1(4)(1OH,3OH) C9+H, 15:0 C6+H	33	202	19	11	0	0	0	0	0	0	0	0	0	0	0	0	0	0	0	0	0	0	0	0	0	0	0	0	0	0	0	0	0
392.35230613924	30	doublebond	18:1(4)(1OH,3OH) C10-H, 15:0 C7-H	245	267	219	165	105	90	0	11	0	0	0	0	194	97	139	24	23	46	0	0	0	36	103	172	6	63	19	0	0	0	0	0	0
393.36013117131	60	doublebond	18:1(4)(1OH,3OH) C10, 15:0 C7	71	48	72	46	49	42	0	0	0	0	0	0	17	11	35	17	0	5	0	0	0	23	27	17	0	0	52	0	0	0	0	0	0
394.36795620338	7.5	doublebond	18:1(4)(1OH,3OH) C10+H, 15:0 C7+H	29	17	16	10	0	51	0	0	0	0	0	0	10	11	0	14	0	0	0	0	0	9	0	0	0	0	0	0	0	0	0	0	0
406.36795620338	30	doublebond	18:1(4)(1OH,3OH) C11-H, 15:0 C8-H	73	194	77	70	73	72	11	0	0	0	0	0	58	20	76	30	24	20	0	0	0	62	76	49	0	0	0	0	0	0	0	0	0
407.37578123545	60	doublebond	18:1(4)(1OH,3OH) C11, 15:0 C8	118	99	66	38	11	31	0	0	0	0	0	0	44	18	20	45	11	21	0	0	0	25	15	35	11	0	0	0	0	0	0	0	0
408.38360626752	7.5	doublebond	18:1(4)(1OH,3OH) C11+H, 15:0 C8+H	28	38	50	11	0	11	0	0	0	0	0	0	31	10	24	21	0	0	0	0	0	28	7	0	0	0	0	0	0	0	0	0	0
420.38360626752	30	doublebond	18:1(4)(1OH,3OH) C12-H, 15:0 C9-H	143	162	226	49	54	78	11	0	11	0	0	0	55	57	71	22	16	24	0	0	0	59	58	113	0	11	11	0	0	0	0	0	0
421.39143129959	60	doublebond	18:1(4)(1OH,3OH) C12, 15:0 C9	55	113	132	106	79	44	0	0	0	0	0	0	30	50	23	24	6	29	0	0	0	54	52	43	0	16	0	0	0	0	0	0	0
422.39925633166	7.5	doublebond	18:1(4)(1OH,3OH) C12+H, 15:0 C9+H	14	85	30	11	0	0	0	0	0	0	0	0	11	0	0	11	47	0	0	0	0	6	34	24	0	0	0	0	0	0	0	0	0
434.39925633166	30	doublebond	18:1(4)(1OH,3OH) C13-H, 15:0 C10-H	321	122	238	74	27	37	0	11	9	0	0	0	89	51	132	12	14	11	0	0	0	124	69	50	0	11	38	0	0	0	0	0	0
435.40708136373	60	doublebond	18:1(4)(1OH,3OH) C13, 15:0 C10	167	144	328	25	43	40	0	0	0	0	0	0	158	92	42	23	18	18	0	0	0	117	139	135	0	11	0	0	0	0	0	0	0
436.4149063958	7.5	doublebond	18:1(4)(1OH,3OH) C13+H, 15:0 C10+H	22	52	25	11	12	82	0	0	0	0	0	0	46	34	26	13	11	0	0	0	0	53	11	11	0	0	0	0	0	0	0	0	0
448.4149063958	30	doublebond	18:1(4)(1OH,3OH) C14-H, 15:0 C11-H	95	84	182	86	27	61	11	0	0	0	0	0	108	36	51	23	11	22	0	0	0	67	101	45	0	11	0	0	0	0	0	0	0
449.42273142787	60	doublebond	18:1(4)(1OH,3OH) C14, 15:0 C11	230	126	168	48	16	68	0	0	0	0	0	0	67	124	97	11	26	21	0	0	0	54	111	76	12	59	0	0	0	0	0	0	0
450.43055645994	7.5	doublebond	18:1(4)(1OH,3OH) C14+H, 15:0 C11+H	33	112	56	11	20	5	0	0	0	0	0	0	52	17	81	22	0	10	0	0	0	23	11	24	11	0	0	0	0	0	0	0	0
462.43055645994	30	doublebond	18:1(4)(1OH,3OH) C15-H, 15:0 C12-H	95	208	310	138	28	37	11	0	0	0	0	0	64	38	62	25	62	5	0	0	0	69	59	84	0	0	5	0	0	0	0	0	0
463.43838149201	60	doublebond	18:1(4)(1OH,3OH) C15, 15:0 C12	58	93	90	14	66	42	0	0	0	0	0	0	17	46	32	11	0	0	0	0	0	57	24	95	0	0	5	0	0	0	0	0	0
464.44620652408	7.5	doublebond	18:1(4)(1OH,3OH) C15+H, 15:0 C12+H	63	38	32	31	14	18	0	0	0	0	0	0	16	45	63	5	0	0	0	0	0	11	15	14	0	0	0	0	0	0	0	0	0
474.46694198337	100	metaboliteclass	[M+H]+ -CH6O2	789	904	1282	669	373	383	49	56	28	0	0	0	385	660	373	259	180	243	0	0	0	433	505	605	75	38	52	0	0	0	0	0	0
476.44620652408	30	doublebond	18:1(4)(1OH,3OH) C16-H, 15:0 C13-H	162	0	244	89	15	63	17	0	0	0	0	0	0	0	0	16	0	44	0	0	0	110	0	157	63	0	11	0	0	0	0	0	0
477.45403155615	60	doublebond	18:1(4)(1OH,3OH) C16, 15:0 C13	44	101	33	24	39	12	0	0	0	0	0	0	25	34	19	13	12	0	0	0	0	27	5	56	0	0	0	0	0	0	0	0	0
478.46185658822	7.5	doublebond	18:1(4)(1OH,3OH) C16+H, 15:0 C13+H	14	7	36	16	0	13	0	0	0	0	0	0	18	0	11	0	0	0	0	0	0	20	14	27	0	0	0	0	0	0	0	0	0
488.4825920328	100	metaboliteclass	Precursor-2H2O	469	470	663	231	166	163	14	14	28	0	0	0	274	314	283	147	46	86	0	0	0	209	204	222	11	11	20	0	0	0	0	0	0
490.46185658822	30	doublebond	18:1(4)(1OH,3OH) C17-H, 15:0 C14-H	60	11	13	36	15	28	0	0	0	0	0	0	15	8	13	0	0	4	0	0	0	7	20	12	0	0	0	0	0	0	0	0	0
491.46968162029	60	doublebond	18:1(4)(1OH,3OH) C17, 15:0 C14	19	4	23	0	11	0	0	0	0	0	0	0	0	0	46	0	0	0	0	0	0	39	10	0	0	0	0	0	0	0	0	0	0
492.47750665236	7.5	doublebond	18:1(4)(1OH,3OH) C17+H, 15:0 C14+H	27	56	152	16	31	21	5	0	0	0	0	0	14	25	37	11	5	67	0	0	0	35	54	67	0	0	11	0	0	0	0	0	0
506.4931567165	200	metaboliteclass	Precursor-H2O	3729	4091	5304	3812	2657	3760	406	220	251	0	0	0	4861	2191	3953	1645	1207	1560	0	0	0	3447	2776	2774	557	568	507	0	0	0	0	0	0
524.5037214002	999	precursor	Precursor	7843	8684	8223	4948	3163	4885	956	1407	1087	0	0	0	6863	5915	5651	2467	2631	3406	0	0	0	5427	6189	5592	3460	1568	2066	0	0	0	0	0	0
