## Supplementary material for "MS-DIAL 5 multimodal mass spectrometry data mining unveils lipidome complexities": Source data: AlignmentID000224.txt

m/z	Reference intensity	Spectrum	Comment	20221223_Lsplash_max_1	20221223_Lsplash_max_2	20221223_Lsplash_max_3	20221223_Lsplash_x10_1	20221223_Lsplash_x10_2	20221223_Lsplash_x10_3	20221223_Lsplash_x100_1	20221223_Lsplash_x100_2	20221223_Lsplash_x100_3	20221223_Lsplash_x1000_1	20221223_Lsplash_x1000_2	20221223_Lsplash_x1000_3	20221223_Lsplash_x2_1	20221223_Lsplash_x2_2	20221223_Lsplash_x2_3	20221223_Lsplash_x20_1	20221223_Lsplash_x20_2	20221223_Lsplash_x20_3	20221223_Lsplash_x200_1	20221223_Lsplash_x200_2	20221223_Lsplash_x200_3	20221223_Lsplash_x5_1	20221223_Lsplash_x5_2	20221223_Lsplash_x5_3	20221223_Lsplash_x50_1	20221223_Lsplash_x50_2	20221223_Lsplash_x50_3	20221223_Lsplash_x500_1	20221223_Lsplash_x500_2	20221223_Lsplash_x500_3	20221223_MeOH_KE14_1	20221223_MeOH_KE14_2	20221223_MeOH_KE14_3
225.2212919844	100	acylchain	15:0 acyl	273	176	295	700	997	1331	65	115	102	0	51	62	2294	2785	1979	533	470	462	33	60	107	1386	1385	1244	324	156	213	0	64	39	111	0	0
265.25259211268	100	acylchain	18:1(9) acyl	327	281	201	660	867	728	61	115	92	0	32	73	3032	2409	1791	561	739	337	48	114	81	1383	1378	765	261	161	176	0	47	33	78	0	0
285.2424213518	100	snposition	-CH2(Sn1)	289	217	193	534	607	479	59	76	95	0	17	56	1906	2033	1833	384	556	379	55	43	22	1070	1459	889	172	112	158	0	43	36	81	0	0
299.25807141594	200	acylchain	-18:1(9)-O	2387	1602	1830	4287	2806	4559	400	617	636	0	175	485	4848	4914	5696	2586	2736	1445	260	508	369	2775	3351	3118	857	1308	921	0	376	374	952	0	0
317.26863609964	50	acylchain	-18:1(9)	134	110	115	371	246	494	22	40	49	0	28	28	1098	1550	900	200	162	96	23	12	23	730	452	571	93	88	172	0	37	16	71	0	0
325.23678739146	12.5	doublebond	18:1(9) C1-H	21	0	13	38	0	0	10	0	4	0	0	0	93	12	25	11	18	12	0	0	0	18	0	9	0	0	11	0	0	0	5	0	0
326.24461242353	25	doublebond	18:1(9) C1	0	0	0	0	11	0	0	0	0	0	0	0	26	0	165	5	65	20	0	0	0	11	65	0	0	0	0	0	0	0	0	0	0
327.2524374556	1.25	doublebond	18:1(9) C1+H	0	0	0	28	14	11	0	0	0	0	0	0	21	11	10	0	0	0	0	0	0	9	11	0	0	0	0	0	0	0	0	0	0
339.2524374556	12.5	doublebond	18:1(9) C2-H	0	0	11	0	0	0	0	0	0	0	0	5	0	0	0	0	0	0	4	0	0	0	0	0	0	0	0	0	0	0	0	0	0
339.28937154422	200	acylchain	-15:0-O	913	1294	931	3051	2698	2533	329	415	483	0	183	200	4781	3490	3929	2037	1970	1293	195	308	237	2431	2950	3244	668	885	758	0	183	105	386	0	0
340.26026248767	37.5	doublebond	18:1(9) C2	32	22	20	11	402	0	0	5	9	0	8	0	0	11	246	0	11	23	6	0	0	0	435	125	11	11	27	0	10	10	5	0	0
341.26808751974	50	doublebond	18:1(9) C2+H	0	0	11	11	0	15	0	0	4	0	0	0	124	0	35	31	5	11	0	0	0	29	47	11	0	0	0	0	5	0	0	0	0
353.26808751974	50	doublebond	18:1(9) C3-H	104	54	64	132	138	306	7	0	18	0	5	10	344	255	351	126	50	60	6	11	0	165	281	275	134	28	27	0	14	15	14	0	0
354.27591255181	18.75	doublebond	18:1(9) C3	18	11	11	14	103	45	11	0	8	0	0	5	63	190	80	32	23	16	0	0	0	22	62	26	11	0	0	0	0	10	8	0	0
355.28373758388	12.5	doublebond	18:1(9) C3+H	41	48	33	76	90	51	4	0	12	0	10	12	122	231	193	28	49	43	4	0	11	218	111	95	15	37	0	0	5	11	20	0	0
357.29993622792	50	acylchain	-15:0	25	29	20	68	66	61	0	11	8	0	5	11	310	228	170	43	75	56	7	0	10	132	114	43	16	11	47	0	5	5	10	0	0
365.26808751974	12.5	doublebond	15:0 C1-H	11	11	0	18	32	36	0	0	6	0	0	5	42	72	88	11	0	21	0	0	0	77	23	36	0	11	0	0	5	0	10	0	0
366.27591255181	25	doublebond	15:0 C1	21	11	0	17	0	10	0	0	0	0	0	0	26	11	9	18	0	0	0	0	0	67	18	11	0	0	11	0	0	0	0	0	0
367.28373758388	13.75	doublebond	18:1(9) C4-H, 15:0 C1+H	16	21	28	67	55	35	0	11	7	0	5	0	108	167	112	54	13	83	5	0	10	49	41	106	14	11	0	0	0	0	17	0	0
368.29156261595	25	doublebond	18:1(9) C4	20	19	19	16	8	55	0	3	0	0	0	0	65	31	78	14	16	11	0	0	0	11	28	46	0	12	10	0	0	0	0	0	0
369.29938764802	1.25	doublebond	18:1(9) C4+H	0	0	0	0	11	0	0	0	0	0	0	0	6	0	13	0	0	0	0	0	0	0	0	0	0	0	0	0	0	0	0	0	0
379.28373758388	12.5	doublebond	15:0 C2-H	14	25	26	17	23	40	3	0	0	0	5	5	63	25	86	8	5	23	0	0	0	35	26	11	11	0	11	0	0	0	0	0	0
380.29156261595	37.5	doublebond	15:0 C2	30	33	20	132	46	86	0	0	7	0	0	9	189	98	135	35	130	44	6	0	0	72	54	93	12	26	11	0	5	5	18	0	0
381.29938764802	62.5	doublebond	18:1(9) C5-H, 15:0 C2+H	21	19	24	179	42	8	11	0	7	0	0	5	57	223	78	19	18	25	0	0	0	82	29	31	8	0	18	0	0	5	0	0	0
382.30721268009	25	doublebond	18:1(9) C5	21	19	11	35	26	13	0	0	6	0	0	0	52	68	28	38	11	14	6	0	0	23	18	26	0	11	11	0	0	0	0	0	0
383.31503771216	1.25	doublebond	18:1(9) C5+H	0	0	11	0	0	0	0	0	0	0	0	0	0	115	0	0	0	0	0	0	0	0	0	0	0	0	0	0	0	0	0	0	0
393.29938764802	50	doublebond	15:0 C3-H	18	23	17	32	45	77	7	0	10	0	8	11	159	211	247	21	61	77	4	30	0	99	59	146	17	30	61	0	5	0	14	0	0
394.30721268009	18.75	doublebond	15:0 C3	0	0	0	11	92	30	0	0	4	0	0	0	18	59	43	11	26	5	0	0	0	11	11	11	0	0	0	0	0	0	0	0	0
395.31503771216	25	doublebond	18:1(9) C6-H, 15:0 C3+H	0	15	11	48	73	114	0	0	4	0	0	5	96	58	94	49	38	0	0	0	0	58	50	29	0	0	0	0	0	0	8	0	0
396.32286274423	25	doublebond	18:1(9) C6	37	25	26	34	34	55	10	0	9	0	0	0	190	120	189	35	36	30	8	0	0	57	82	71	0	0	0	0	0	5	5	0	0
397.3306877763	1.25	doublebond	18:1(9) C6+H	0	0	0	0	0	0	0	0	0	0	0	0	0	72	0	0	0	0	0	0	0	11	0	11	0	0	0	0	0	0	0	0	0
407.31503771216	12.5	doublebond	15:0 C4-H	27	33	38	67	72	66	11	0	21	0	5	0	142	226	224	38	52	51	5	0	0	108	135	116	0	12	12	0	6	0	11	0	0
408.32286274423	25	doublebond	15:0 C4	0	11	11	11	78	30	0	0	4	0	0	5	26	86	50	11	0	41	0	0	0	12	30	27	0	0	0	0	0	0	0	0	0
409.3306877763	101.25	doublebond, doublebond_high	18:1(9) C7-H, 15:0 C4+H	62	38	26	106	152	181	0	12	14	0	9	5	344	252	402	103	62	39	6	0	0	151	225	221	58	51	71	0	16	10	13	0	0
410.33851280837	50	doublebond	18:1(9) C7	0	11	11	26	45	34	0	0	0	0	0	0	61	78	73	10	0	7	5	0	0	46	61	40	0	7	0	0	0	0	5	0	0
411.34633784044	1.25	doublebond	18:1(9) C7+H	0	0	0	0	0	0	0	0	0	0	0	0	0	11	0	0	0	0	0	0	0	0	26	11	0	0	0	0	0	0	0	0	0
421.3306877763	12.5	doublebond	15:0 C5-H	11	0	21	47	24	41	0	0	0	0	0	0	41	89	66	11	0	11	4	0	0	69	43	15	0	0	0	0	0	0	5	0	0
422.33851280837	25	doublebond	15:0 C5	0	17	0	49	0	20	0	0	6	0	5	0	28	34	51	11	0	7	0	0	0	36	47	107	0	0	0	0	0	0	0	0	0
423.34633784044	13.75	doublebond	18:1(9) C8-H, 15:0 C5+H	11	11	11	20	11	35	11	0	4	0	0	5	38	138	100	17	17	27	5	0	0	18	64	23	0	0	0	0	0	0	5	0	0
424.35416287251	25	doublebond	18:1(9) C8	0	17	11	52	32	120	0	0	4	0	0	0	47	32	103	26	27	11	0	0	0	30	21	58	10	10	23	0	0	0	10	0	0
425.36198790458	1.25	doublebond	18:1(9) C8+H	11	11	11	0	0	20	0	0	6	0	0	0	14	111	36	10	0	0	0	0	0	0	5	11	0	0	0	0	0	0	5	0	0
435.34633784044	12.5	doublebond	15:0 C6-H	24	27	0	37	29	11	0	0	6	0	0	0	91	82	104	61	9	8	7	8	0	80	23	21	0	0	0	0	0	0	5	0	0
436.35416287251	31.25	doublebond	18:1(9) C9-H, 15:0 C6	11	11	11	17	11	11	0	11	4	0	0	0	49	44	44	0	0	0	4	0	0	23	26	49	0	0	0	0	0	0	0	0	0
437.36198790458	13.75	doublebond, doublebond_low	18:1(9) C9, 15:0 C6+H	21	19	11	54	21	32	0	0	0	0	0	8	86	91	90	21	15	6	0	0	0	21	28	46	0	0	0	0	0	0	5	0	0
438.36981293665	1.25	doublebond	18:1(9) C9+H	29	31	32	17	17	29	0	0	0	0	9	0	130	79	147	30	11	0	4	0	0	49	60	134	0	0	0	0	5	0	9	0	0
449.36198790458	25	doublebond	18:1(9) C10-H, 15:0 C7-H	34	35	25	47	54	111	11	10	4	0	11	9	154	78	196	52	96	43	0	0	0	62	84	125	0	11	10	0	0	0	9	0	0
450.36981293665	50	doublebond	18:1(9) C10, 15:0 C7	11	11	11	56	11	11	0	0	0	0	5	0	79	60	90	0	11	15	0	0	0	12	28	33	0	0	0	0	0	0	5	0	0
451.37763796872	2.5	doublebond	18:1(9) C10+H, 15:0 C7+H	0	24	17	15	11	67	0	0	8	0	0	7	65	36	50	0	40	11	0	0	0	139	76	46	0	11	11	0	0	0	5	0	0
463.37763796872	62.5	doublebond	18:1(9) C11-H, 15:0 C8-H	11	27	11	56	50	32	0	0	16	0	0	5	80	89	88	51	23	37	4	0	0	79	69	26	21	21	24	0	0	0	0	0	0
464.38546300079	125	doublebond, doublebond_high	18:1(9) C11, 15:0 C8	19	35	19	22	21	34	0	5	4	0	0	6	91	85	113	38	12	15	0	0	0	79	46	29	0	11	0	0	0	0	5	0	0
465.39328803286	2.5	doublebond	18:1(9) C11+H, 15:0 C8+H	39	18	20	34	68	53	11	0	9	0	5	6	116	251	162	53	18	19	6	11	0	63	156	100	11	11	11	0	10	5	9	0	0
477.39328803286	25	doublebond	18:1(9) C12-H, 15:0 C9-H	24	29	13	65	36	15	0	0	4	0	5	5	131	58	88	11	45	42	0	0	0	45	26	23	0	0	0	0	0	0	5	0	0
478.40111306493	50	doublebond	18:1(9) C12, 15:0 C9	11	16	19	10	25	25	0	0	5	0	0	0	43	82	59	9	6	11	4	0	0	28	48	56	11	0	0	0	0	0	5	0	0
479.408938097	2.5	doublebond	18:1(9) C12+H, 15:0 C9+H	23	27	11	13	21	41	0	0	4	0	0	0	39	48	101	0	23	11	4	0	0	26	19	18	0	0	0	0	0	0	12	0	0
491.408938097	25	doublebond	18:1(9) C13-H, 15:0 C10-H	11	11	19	17	23	21	23	0	4	0	0	5	103	112	109	0	16	17	4	0	0	76	33	27	24	0	8	0	0	0	0	0	0
492.41676312907	50	doublebond	18:1(9) C13, 15:0 C10	20	11	0	20	23	52	0	0	0	0	0	0	45	36	70	28	10	11	4	0	0	13	23	85	0	0	0	0	0	0	0	0	0
493.42458816114	2.5	doublebond	18:1(9) C13+H, 15:0 C10+H	21	23	0	43	11	11	0	0	0	0	0	0	17	43	37	0	0	0	0	0	0	12	0	55	0	0	0	0	0	5	0	0	0
505.42458816114	25	doublebond	18:1(9) C14-H, 15:0 C11-H	18	17	16	38	11	22	11	0	5	0	9	0	239	116	57	22	40	12	4	0	0	28	99	44	0	0	0	0	0	0	5	0	0
506.43241319321	50	doublebond	18:1(9) C14, 15:0 C11	21	19	11	11	0	0	0	0	4	0	0	0	73	50	38	42	5	36	7	0	0	20	25	21	0	11	14	0	0	0	0	0	0
507.44023822528	2.5	doublebond	18:1(9) C14+H, 15:0 C11+H	0	0	0	102	11	11	0	0	0	0	0	0	11	32	42	0	55	0	0	0	0	8	90	11	0	0	0	0	0	0	0	0	0
519.44023822528	25	doublebond	18:1(9) C15-H, 15:0 C12-H	31	41	33	78	48	31	11	7	7	0	5	8	115	135	86	40	55	49	4	11	0	89	91	60	0	0	35	0	0	5	6	0	0
520.44806325735	50	doublebond	18:1(9) C15, 15:0 C12	11	16	14	11	11	14	0	11	13	0	0	0	59	34	93	33	15	14	0	0	0	70	17	45	11	0	0	0	0	0	5	0	0
521.45588828942	2.5	doublebond	18:1(9) C15+H, 15:0 C12+H	0	0	11	0	11	57	0	0	0	0	0	0	43	53	11	0	6	0	4	0	0	24	0	0	0	0	0	0	0	0	0	0	0
533.45588828942	25	doublebond	18:1(9) C16-H, 15:0 C13-H	19	27	41	25	11	114	0	0	0	0	0	0	51	184	178	0	32	0	5	0	0	57	35	30	8	11	18	0	5	0	5	0	0
534.46371332149	50	doublebond	18:1(9) C16, 15:0 C13	22	24	31	21	11	29	0	0	6	0	0	0	54	33	67	0	0	14	0	11	0	38	38	44	0	0	0	0	0	5	0	0	0
535.47153835356	2.5	doublebond	18:1(9) C16+H, 15:0 C13+H	13	11	0	11	11	0	0	0	0	0	0	0	61	11	59	0	0	0	0	0	0	11	0	17	0	0	0	0	0	0	0	0	0
547.47153835356	25	doublebond	18:1(9) C17-H, 15:0 C14-H	11	11	11	0	19	0	0	0	4	0	0	0	33	20	24	21	25	0	0	0	0	23	20	39	0	0	0	0	5	0	0	0	0
548.47936338563	50	doublebond	18:1(9) C17, 15:0 C14	0	0	11	0	0	0	0	0	0	0	0	0	11	17	0	0	0	0	0	0	0	0	0	10	0	0	0	0	0	0	5	0	0
549.4871884177	2.5	doublebond	18:1(9) C17+H, 15:0 C14+H	0	11	0	0	4	11	0	0	5	0	0	0	15	11	30	8	7	0	0	0	0	34	22	16	0	0	0	0	0	0	0	0	0
563.50338706174	150	metaboliteclass	[M+H]+ -H2O	589	492	526	1511	1092	987	153	165	229	0	101	109	3637	2415	2930	487	423	402	86	122	99	2821	1266	1402	151	353	265	0	74	38	167	0	0
580.52993614496	150	metaboliteclass	Precursor-H2O	87	143	97	224	182	236	0	0	0	0	0	0	898	542	564	76	188	0	0	0	14	0	322	261	30	19	51	0	0	9	22	0	0
581.51395174544	150	metaboliteclass	[M+H]+	468	400	342	948	503	536	40	28	125	0	49	44	1394	1684	1795	374	393	398	39	34	101	781	850	1076	95	105	164	0	25	23	140	0	0
598.54050082866	999	precursor	Precursor	12185	8756	10592	7964	6094	6968	1522	1914	2199	0	1130	1018	10574	12835	7107	3950	4464	3465	1108	1558	994	8746	6349	7085	4719	1952	1922	0	976	604	2401	0	0
