## Supplementary material for "MS-DIAL 5 multimodal mass spectrometry data mining unveils lipidome complexities": Source data: AlignmentID000291.txt

m/z	Reference intensity	Spectrum	Comment	20221223_Lsplash_max_1	20221223_Lsplash_max_2	20221223_Lsplash_max_3	20221223_Lsplash_x10_1	20221223_Lsplash_x10_2	20221223_Lsplash_x10_3	20221223_Lsplash_x100_1	20221223_Lsplash_x100_2	20221223_Lsplash_x100_3	20221223_Lsplash_x1000_1	20221223_Lsplash_x1000_2	20221223_Lsplash_x1000_3	20221223_Lsplash_x2_1	20221223_Lsplash_x2_2	20221223_Lsplash_x2_3	20221223_Lsplash_x20_1	20221223_Lsplash_x20_2	20221223_Lsplash_x20_3	20221223_Lsplash_x200_1	20221223_Lsplash_x200_2	20221223_Lsplash_x200_3	20221223_Lsplash_x5_1	20221223_Lsplash_x5_2	20221223_Lsplash_x5_3	20221223_Lsplash_x50_1	20221223_Lsplash_x50_2	20221223_Lsplash_x50_3	20221223_Lsplash_x500_1	20221223_Lsplash_x500_2	20221223_Lsplash_x500_3	20221223_MeOH_KE14_1	20221223_MeOH_KE14_2	20221223_MeOH_KE14_3
369.351593017578	999	none		4054	3127	2304	2136	1522	2804	0	0	0	0	0	0	2435	3467	3037	2154	1587	2193	0	0	0	1885	1976	2136	389	0	418	0	0	0	0	0	0
650.623413085938	50	none		81	134	37	0	0	0	0	0	0	0	0	0	166	39	0	13	6	0	0	0	0	0	33	0	0	0	0	0	0	0	0	0	0
668.634033203125	100	none		4941	5629	3940	3983	2660	1847	0	0	0	0	0	0	5616	5008	3284	3038	2033	1494	0	0	0	3227	2431	2554	686	0	780	0	0	0	0	0	0
