## Supplementary material for "MS-DIAL 5 multimodal mass spectrometry data mining unveils lipidome complexities": Source data: AlignmentID000313.txt

m/z	Reference intensity	Spectrum	Comment	20221223_Lsplash_max_1	20221223_Lsplash_max_2	20221223_Lsplash_max_3	20221223_Lsplash_x10_1	20221223_Lsplash_x10_2	20221223_Lsplash_x10_3	20221223_Lsplash_x100_1	20221223_Lsplash_x100_2	20221223_Lsplash_x100_3	20221223_Lsplash_x1000_1	20221223_Lsplash_x1000_2	20221223_Lsplash_x1000_3	20221223_Lsplash_x2_1	20221223_Lsplash_x2_2	20221223_Lsplash_x2_3	20221223_Lsplash_x20_1	20221223_Lsplash_x20_2	20221223_Lsplash_x20_3	20221223_Lsplash_x200_1	20221223_Lsplash_x200_2	20221223_Lsplash_x200_3	20221223_Lsplash_x5_1	20221223_Lsplash_x5_2	20221223_Lsplash_x5_3	20221223_Lsplash_x50_1	20221223_Lsplash_x50_2	20221223_Lsplash_x50_3	20221223_Lsplash_x500_1	20221223_Lsplash_x500_2	20221223_Lsplash_x500_3	20221223_MeOH_KE14_1	20221223_MeOH_KE14_2	20221223_MeOH_KE14_3
142.02637082177	100	metaboliteclass	Header	0	0	0	0	0	0	0	0	0	0	0	0	0	0	0	0	0	0	0	0	0	0	0	0	0	0	0	0	0	0	0	0	0
182.05767095005	400	metaboliteclass	Gly-C	2810	2692	3626	2982	2031	1601	166	191	419	0	0	0	1955	2019	2841	876	681	1157	117	79	193	2699	1654	2829	428	662	524	0	0	0	0	0	0
184.03693550547	300	metaboliteclass	Gly-O	2277	2373	2720	2273	1646	2111	204	220	166	0	0	0	2238	1630	1633	555	606	1394	71	130	100	1801	1752	1675	207	412	387	0	0	0	0	0	0
225.2212919844	100	acylchain	15:0 acyl+	1137	944	746	621	407	447	38	28	26	0	0	0	508	372	869	161	171	236	42	31	14	477	323	563	18	99	85	0	0	0	0	0	0
265.25259211268	100	acylchain	18:1(9) acyl+	538	495	773	352	341	130	24	8	7	0	0	0	400	382	642	60	227	91	20	33	0	574	286	419	28	83	23	0	0	0	0	0	0
281.24750671753	100	acylchain	-Header -18:1(9)-O	167	149	249	160	122	310	0	0	0	0	0	0	108	118	135	9	90	20	0	0	0	59	54	149	10	16	0	0	0	0	0	0	0
299.25807140123	100	acylchain	-Header -18:1(9)	2722	1892	2714	765	617	549	142	89	54	0	0	0	1743	1035	1303	278	270	297	47	135	30	871	613	1191	91	169	202	0	0	0	0	0	0
321.27880684581	100	acylchain	-Header -15:0-O	339	577	391	163	130	221	7	58	11	0	0	0	277	270	269	43	49	95	0	11	0	231	175	96	24	56	49	0	0	0	0	0	0
325.23733595665	15	doublebond	18:1(9) C1-H	133	89	124	94	16	71	0	0	12	0	0	0	72	84	128	6	27	30	0	0	0	53	47	70	0	10	11	0	0	0	0	0	0
326.24516098872	30	doublebond	18:1(9) C1	11	11	36	36	34	15	0	0	0	0	0	0	24	39	15	0	0	11	0	0	0	11	11	16	0	0	0	0	0	0	0	0	0
327.25298602079	1.5	doublebond	18:1(9) C1+H	13	85	119	17	8	11	0	0	0	0	0	0	23	16	28	0	11	9	0	0	0	6	36	11	0	0	0	0	0	0	0	0	0
339.25298602079	15	doublebond	18:1(9) C2-H	11	0	0	0	0	0	36	0	8	0	0	0	0	0	0	0	0	0	0	0	0	76	0	8	0	0	0	0	0	0	0	0	0
339.28937152951	100	acylchain	-Header -15:0	1103	610	1497	368	355	322	43	53	68	0	0	0	739	711	839	122	172	179	11	25	11	594	359	524	37	106	98	0	0	0	0	0	0
340.26081105286	45	doublebond	18:1(9) C2	471	411	277	130	68	142	20	11	0	0	0	0	313	205	154	56	55	139	11	9	0	150	191	153	15	63	28	0	0	0	0	0	0
341.26863608493	60	doublebond	18:1(9) C2+H	219	141	123	140	56	72	11	90	43	0	0	0	94	160	109	20	17	27	0	0	0	146	69	82	28	16	23	0	0	0	0	0	0
352.261240708315	100	metaboliteclass	[Precursor]2+	1195	1142	1455	1038	379	410	86	81	64	0	0	0	1162	1129	999	213	381	387	36	21	13	529	754	887	70	160	47	0	0	0	0	0	0
353.26863608493	60	doublebond	18:1(9) C3-H	1112	952	1001	548	377	347	51	67	13	0	0	0	918	903	1040	140	253	209	28	0	17	757	539	341	110	130	35	0	0	0	0	0	0
354.276461117	22.5	doublebond	18:1(9) C3	83	190	128	82	45	24	0	0	0	0	0	0	90	137	42	7	23	5	0	0	0	92	123	60	55	11	0	0	0	0	0	0	0
355.28428614907	15	doublebond	18:1(9) C3+H	35	11	0	11	0	11	0	0	0	0	0	0	70	0	0	0	0	0	0	0	0	11	24	0	0	0	0	0	0	0	0	0	0
365.26863608493	15	doublebond	15:0 C1-H	139	225	121	83	78	82	6	11	0	0	0	0	149	198	205	46	36	41	0	0	0	97	120	50	12	5	26	0	0	0	0	0	0
366.276461117	30	doublebond	15:0 C1	37	105	173	0	24	32	24	0	11	0	0	0	24	10	62	11	0	0	0	0	14	15	0	22	0	0	0	0	0	0	0	0	0
367.28428614907	16.5	doublebond	18:1(9) C4-H, 15:0 C1+H	365	249	344	114	97	211	16	9	0	0	0	0	151	250	285	65	43	33	0	0	17	84	216	161	12	48	17	0	0	0	0	0	0
368.29211118114	30	doublebond	18:1(9) C4	63	75	178	51	52	12	4	0	0	0	0	0	66	102	165	20	9	51	0	0	0	49	86	114	0	16	23	0	0	0	0	0	0
369.29993621321	1.5	doublebond	18:1(9) C4+H	23	0	44	0	0	0	0	0	0	0	0	0	14	0	11	0	0	0	0	0	0	0	11	0	0	0	0	0	0	0	0	0	0
379.28428614907	15	doublebond	15:0 C2-H	127	118	321	89	79	29	0	39	5	0	0	0	222	11	109	16	59	25	0	0	0	114	141	151	17	16	10	0	0	0	0	0	0
380.29211118114	45	doublebond	15:0 C2	303	326	459	373	131	176	51	37	8	0	0	0	220	269	200	79	49	48	0	17	11	180	72	109	52	40	19	0	0	0	0	0	0
381.29993621321	75	doublebond	18:1(9) C5-H, 15:0 C2+H	203	221	201	215	91	68	0	11	0	0	0	0	154	117	96	19	98	50	5	0	0	91	158	155	0	43	18	0	0	0	0	0	0
382.30776124528	30	doublebond	18:1(9) C5	152	82	164	84	34	117	0	0	0	0	0	0	71	174	86	7	34	30	0	0	0	50	54	90	9	11	15	0	0	0	0	0	0
383.31558627735	1.5	doublebond	18:1(9) C5+H	120	26	22	0	11	0	0	0	0	0	0	0	11	0	8	10	11	0	0	0	0	0	12	0	0	0	0	0	0	0	0	0	0
393.29993621321	60	doublebond	15:0 C3-H	944	527	657	289	125	204	39	22	19	0	0	0	560	503	353	114	255	145	47	10	68	208	390	251	17	57	32	0	0	0	0	0	0
394.30776124528	22.5	doublebond	15:0 C3	87	117	92	31	29	63	0	12	0	0	0	0	59	66	65	14	25	16	0	0	0	57	31	62	13	0	0	0	0	0	0	0	0
395.31558627735	30	doublebond	18:1(9) C6-H, 15:0 C3+H	301	197	231	120	141	129	0	11	11	0	0	0	218	167	217	80	44	106	0	0	0	120	147	121	29	42	18	0	0	0	0	0	0
396.32341130942	30	doublebond	18:1(9) C6	419	415	399	244	86	74	0	11	14	0	0	0	313	222	257	15	21	83	14	8	0	122	164	223	13	26	12	0	0	0	0	0	0
397.33123634149	1.5	doublebond	18:1(9) C6+H	0	44	6	11	0	11	0	0	0	0	0	0	46	11	0	0	0	5	0	0	0	11	11	11	0	0	0	0	0	0	0	0	0
407.31558627735	15	doublebond	15:0 C4-H	392	344	670	229	65	168	11	34	54	0	0	0	326	293	360	64	143	39	17	11	11	264	222	134	51	69	37	0	0	0	0	0	0
408.32341130942	30	doublebond	15:0 C4	176	122	52	12	18	47	0	0	17	0	0	0	107	60	66	55	30	58	0	0	0	56	146	73	11	13	12	0	0	0	0	0	0
409.25877605506	100	snposition	-CH2(Sn1)	0	0	0	0	0	0	0	0	0	0	0	0	0	0	0	0	0	0	0	0	0	0	11	0	0	0	0	0	0	0	0	0	0
409.33123634149	121.5	doublebond, doublebond_high	18:1(9) C7-H, 15:0 C4+H	1201	1323	1519	692	379	392	43	17	13	0	0	0	475	521	984	135	138	166	38	28	11	387	535	515	117	68	117	0	0	0	0	0	0
410.33906137356	60	doublebond	18:1(9) C7	133	335	157	134	28	46	0	5	11	0	0	0	101	124	91	25	26	19	0	11	0	49	57	81	17	14	46	0	0	0	0	0	0
411.34688640563	1.5	doublebond	18:1(9) C7+H	35	17	26	11	24	0	0	0	0	0	0	0	94	11	48	0	10	11	0	0	0	20	13	11	0	0	0	0	0	0	0	0	0
421.33123634149	15	doublebond	15:0 C5-H	230	288	191	109	194	90	11	0	0	0	0	0	157	78	121	45	24	107	11	11	19	44	57	123	11	23	34	0	0	0	0	0	0
422.33906137356	30	doublebond	15:0 C5	0	0	97	0	0	0	12	0	0	0	0	0	0	11	11	0	44	22	0	0	0	0	11	0	0	0	0	0	0	0	0	0	0
423.2744261192	100	acylchain	-18:1(9)-O	400	466	425	109	104	110	12	37	23	0	0	0	221	548	212	68	157	156	0	21	0	104	185	197	68	29	27	0	0	0	0	0	0
423.34688640563	16.5	doublebond	18:1(9) C8-H, 15:0 C5+H	111	150	52	43	12	99	11	11	0	0	0	0	48	92	11	37	30	50	11	0	0	73	51	43	40	25	11	0	0	0	0	0	0
424.3547114377	30	doublebond	18:1(9) C8	219	142	218	74	14	16	0	0	0	0	0	0	72	272	79	6	17	22	0	0	0	106	17	93	0	24	58	0	0	0	0	0	0
425.36253646977	1.5	doublebond	18:1(9) C8+H	67	80	11	11	0	12	0	0	0	0	0	0	17	21	18	13	0	11	0	0	0	21	11	25	0	0	0	0	0	0	0	0	0
435.34688640563	15	doublebond	15:0 C6-H	402	355	313	304	49	91	16	8	16	0	0	0	295	179	152	37	32	88	4	7	0	141	121	115	16	51	32	0	0	0	0	0	0
436.3547114377	37.5	doublebond	18:1(9) C9-H, 15:0 C6	91	95	121	37	68	20	13	0	0	0	0	0	55	48	47	11	27	11	0	19	0	41	95	25	0	44	0	0	0	0	0	0	0
437.36253646977	16.5	doublebond, doublebond_low	18:1(9) C9, 15:0 C6+H	234	185	236	123	31	67	0	0	0	0	0	0	206	185	125	80	21	32	0	8	0	50	85	77	0	36	18	0	0	0	0	0	0
438.37036150184	1.5	doublebond	18:1(9) C9+H	145	97	157	70	25	38	4	0	11	0	0	0	73	79	138	25	14	54	0	11	0	103	68	59	0	0	36	0	0	0	0	0	0
440.27716577083	100	acylchain	-18:1(9)	519	789	872	441	416	259	11	37	21	0	0	0	667	537	479	107	116	149	11	15	11	299	267	273	55	51	40	0	0	0	0	0	0
449.36253646977	30	doublebond	18:1(9) C10-H, 15:0 C7-H	441	418	472	322	158	138	18	29	9	0	0	0	270	213	258	63	114	55	0	11	0	280	259	214	54	39	26	0	0	0	0	0	0
450.37036150184	60	doublebond	18:1(9) C10, 15:0 C7	187	169	143	47	55	11	6	13	0	0	0	0	157	109	84	65	59	50	0	0	0	51	29	47	16	8	0	0	0	0	0	0	0
451.37818653391	3	doublebond	18:1(9) C10+H, 15:0 C7+H	116	204	205	123	126	102	11	13	0	0	0	0	258	98	101	41	45	21	0	0	18	206	115	79	11	63	0	0	0	0	0	0	0
463.30572624748	100	acylchain	-15:0-O	652	508	325	0	136	95	11	0	0	0	0	0	347	292	383	6	64	77	0	0	0	165	139	112	12	90	11	0	0	0	0	0	0
463.37818653391	75	doublebond	18:1(9) C11-H, 15:0 C8-H	286	155	192	40	29	107	10	53	58	0	0	0	0	241	315	41	116	53	6	12	0	180	105	0	28	13	32	0	0	0	0	0	0
464.38601156598	150	doublebond, doublebond_high	18:1(9) C11, 15:0 C8	359	344	192	189	90	206	11	27	10	0	0	0	267	402	274	88	56	25	10	11	0	112	146	156	9	16	19	0	0	0	0	0	0
465.39383659805	3	doublebond	18:1(9) C11+H, 15:0 C8+H	377	394	461	372	232	219	11	11	8	0	0	0	389	269	301	56	64	99	0	11	11	204	121	167	16	34	19	0	0	0	0	0	0
466.25643032625	15	doublebond	18:1(9) C1-H	0	0	0	0	0	0	0	0	0	0	0	0	0	0	0	0	0	0	0	0	0	0	0	0	0	0	0	0	0	0	0	0	0
467.26425535832	30	doublebond	18:1(9) C1	0	20	0	0	0	7	0	0	0	0	0	0	0	0	0	0	0	0	0	0	0	0	0	0	0	0	0	0	0	0	0	0	0
468.27208039039	1.5	doublebond	18:1(9) C1+H	21	0	49	0	0	0	0	0	0	0	0	0	14	25	11	0	4	10	0	0	0	11	11	11	0	0	0	0	0	0	0	0	0
477.39383659805	30	doublebond	18:1(9) C12-H, 15:0 C9-H	322	267	335	90	102	73	10	11	6	0	0	0	130	280	277	55	36	24	0	11	0	211	119	104	76	27	22	0	0	0	0	0	0
478.40166163012	60	doublebond	18:1(9) C12, 15:0 C9	65	33	138	44	14	0	0	0	0	0	0	0	89	71	93	11	9	11	0	0	0	66	39	38	0	18	15	0	0	0	0	0	0
479.40948666219	3	doublebond	18:1(9) C12+H, 15:0 C9+H	205	128	75	118	11	12	0	0	0	0	0	0	69	26	84	33	9	27	0	11	0	128	43	70	0	19	0	0	0	0	0	0	0
480.27208039039	15	doublebond	18:1(9) C2-H	0	0	0	0	0	0	0	0	0	0	0	0	9	0	0	0	0	0	0	0	0	0	88	0	0	0	0	0	0	0	0	0	0
480.30846589911	100	acylchain	-15:0	177	228	310	138	58	24	0	0	0	0	0	0	155	144	167	19	34	30	0	0	0	50	59	57	11	5	57	0	0	0	0	0	0
481.27990542246	45	doublebond	18:1(9) C2	298	317	273	164	71	97	0	28	11	0	0	0	251	347	221	46	67	59	0	14	6	108	73	130	12	20	11	0	0	0	0	0	0
482.28773045453	60	doublebond	18:1(9) C2+H	29	15	25	11	11	11	0	0	0	0	0	0	11	18	58	0	0	0	0	0	0	23	20	37	0	0	0	0	0	0	0	0	0
491.40948666219	30	doublebond	18:1(9) C13-H, 15:0 C10-H	178	208	304	167	32	67	11	19	11	0	0	0	238	138	181	43	19	27	11	0	0	156	125	73	8	11	59	0	0	0	0	0	0
492.41731169426	60	doublebond	18:1(9) C13, 15:0 C10	123	139	270	34	62	43	0	0	11	0	0	0	45	103	118	7	18	11	0	0	0	86	41	59	11	12	28	0	0	0	0	0	0
493.42513672633	3	doublebond	18:1(9) C13+H, 15:0 C10+H	111	64	77	28	14	46	0	0	5	0	0	0	113	70	51	11	30	11	0	0	0	82	30	146	0	10	0	0	0	0	0	0	0
494.28773045453	60	doublebond	18:1(9) C3-H	207	101	231	144	20	78	0	0	0	0	0	0	104	187	81	16	10	66	0	9	0	97	200	66	0	11	16	0	0	0	0	0	0
495.2955554866	22.5	doublebond	18:1(9) C3	22	45	28	0	0	11	0	0	0	0	0	0	20	0	20	0	0	0	0	0	0	70	7	21	0	0	0	0	0	0	0	0	0
496.30338051867	15	doublebond	18:1(9) C3+H	0	0	0	0	0	0	0	0	0	0	0	0	0	0	0	0	0	0	0	0	0	0	0	0	0	0	5	0	0	0	0	0	0
505.42513672633	30	doublebond	18:1(9) C14-H, 15:0 C11-H	316	189	282	127	101	93	11	11	4	0	0	0	229	175	243	40	28	35	13	0	50	88	114	81	57	42	14	0	0	0	0	0	0
506.28773045453	15	doublebond	15:0 C1-H	22	0	14	0	11	0	0	0	0	0	0	0	60	0	15	0	0	0	0	0	0	0	6	0	0	0	0	0	0	0	0	0	0
506.4329617584	60	doublebond	18:1(9) C14, 15:0 C11	78	125	62	52	32	36	4	11	0	0	0	0	66	88	65	11	10	11	76	0	0	56	35	44	0	0	13	0	0	0	0	0	0
507.2955554866	30	doublebond	15:0 C1	12	87	22	10	45	22	0	0	0	0	0	0	25	25	47	0	11	11	0	0	0	9	26	14	0	0	11	0	0	0	0	0	0
507.44078679047	3	doublebond	18:1(9) C14+H, 15:0 C11+H	22	41	51	30	11	0	0	0	0	0	0	0	27	28	24	10	22	0	0	0	0	11	26	32	0	0	0	0	0	0	0	0	0
508.30338051867	16.5	doublebond	18:1(9) C4-H, 15:0 C1+H	56	30	37	27	43	27	0	0	0	0	0	0	23	72	125	11	0	0	0	0	0	19	12	39	0	0	0	0	0	0	0	0	0
509.31120555074	30	doublebond	18:1(9) C4	92	59	43	13	19	15	0	0	0	0	0	0	101	11	45	0	0	10	0	0	0	40	12	52	0	0	0	0	0	0	0	0	0
510.31903058281	1.5	doublebond	18:1(9) C4+H	0	11	0	0	0	0	0	0	0	0	0	0	0	0	0	0	0	0	0	0	0	0	0	0	0	0	0	0	0	0	0	0	0
519.44078679047	30	doublebond	18:1(9) C15-H, 15:0 C12-H	382	512	475	274	162	128	34	42	6	0	0	0	415	363	489	138	239	130	7	11	30	187	265	254	28	44	51	0	0	0	0	0	0
520.30338051867	15	doublebond	15:0 C2-H	74	58	49	29	37	0	0	0	0	0	0	0	31	22	11	0	9	12	0	0	0	16	9	32	0	0	0	0	0	0	0	0	0
520.44861182254	60	doublebond	18:1(9) C15, 15:0 C12	105	78	70	53	51	39	11	11	0	0	0	0	70	120	139	0	52	11	0	11	0	31	51	25	0	0	11	0	0	0	0	0	0
521.31120555074	45	doublebond	15:0 C2	468	356	198	230	90	128	10	0	11	0	0	0	660	224	213	46	80	56	12	10	15	172	236	153	61	46	14	0	0	0	0	0	0
521.45643685461	3	doublebond	18:1(9) C15+H, 15:0 C12+H	0	11	11	11	0	0	0	0	0	0	0	0	0	0	0	0	0	0	0	0	0	0	0	0	11	0	0	0	0	0	0	0	0
522.31903058281	75	doublebond	18:1(9) C5-H, 15:0 C2+H	50	42	42	141	32	22	0	0	0	0	0	0	125	157	42	21	11	21	0	0	0	41	55	17	0	4	11	0	0	0	0	0	0
523.32685561488	30	doublebond	18:1(9) C5	66	59	92	42	5	11	0	0	0	0	0	0	73	37	16	0	10	14	0	0	0	21	16	73	0	0	11	0	0	0	0	0	0
524.33468064695	1.5	doublebond	18:1(9) C5+H	24	0	0	0	4	0	0	0	0	0	0	0	11	0	0	0	0	0	0	0	0	0	0	0	0	0	0	0	0	0	0	0	0
533.45643685461	30	doublebond	18:1(9) C16-H, 15:0 C13-H	200	200	203	260	29	63	0	0	0	0	0	0	190	128	194	28	105	76	0	0	0	59	80	50	28	11	36	0	0	0	0	0	0
534.31903058281	60	doublebond	15:0 C3-H	153	160	123	51	20	48	0	10	0	0	0	0	128	54	60	83	35	11	0	0	0	109	45	52	11	11	0	0	0	0	0	0	0
534.46426188668	60	doublebond	18:1(9) C16, 15:0 C13	48	48	102	59	46	22	0	0	0	0	0	0	60	127	56	11	10	11	0	0	0	11	44	58	0	16	0	0	0	0	0	0	0
535.32685561488	22.5	doublebond	15:0 C3	208	78	34	22	27	17	0	0	0	0	0	0	34	121	55	13	5	10	0	0	0	28	13	43	0	9	11	0	0	0	0	0	0
535.47208691875	3	doublebond	18:1(9) C16+H, 15:0 C13+H	11	23	70	15	13	11	0	0	0	0	0	0	53	18	25	0	11	0	0	0	0	9	25	7	0	0	0	0	0	0	0	0	0
536.33468064695	30	doublebond	18:1(9) C6-H, 15:0 C3+H	22	36	91	26	15	91	0	0	0	0	0	0	42	16	11	11	0	0	0	0	0	9	21	11	0	0	0	0	0	0	0	0	0
537.34250567902	30	doublebond	18:1(9) C6	60	19	50	17	0	13	0	0	0	0	0	0	25	40	53	0	0	13	0	17	0	11	11	26	10	11	0	0	0	0	0	0	0
538.35033071109	1.5	doublebond	18:1(9) C6+H	0	0	11	0	0	0	0	0	0	0	0	0	0	0	0	0	0	0	0	0	0	0	0	0	0	0	0	0	0	0	0	0	0
547.47208691875	30	doublebond	18:1(9) C17-H, 15:0 C14-H	134	78	78	38	49	12	0	0	11	0	0	0	79	29	92	11	11	0	0	0	0	24	36	31	0	0	5	0	0	0	0	0	0
548.33468064695	15	doublebond	15:0 C4-H	27	50	98	32	11	11	0	0	4	0	0	0	25	32	201	11	11	0	0	0	0	70	14	11	0	0	11	0	0	0	0	0	0
548.47991195082	60	doublebond	18:1(9) C17, 15:0 C14	34	16	42	32	15	0	0	0	0	0	0	0	11	34	66	0	11	11	0	0	0	11	30	22	0	0	0	0	0	0	0	0	0
549.34250567902	30	doublebond	15:0 C4	87	75	191	35	69	48	0	0	0	0	0	0	216	36	83	13	11	65	0	0	0	38	45	12	3	0	6	0	0	0	0	0	0
549.48773698289	3	doublebond	18:1(9) C17+H, 15:0 C14+H	24	11	11	0	0	0	0	0	0	0	0	0	0	0	0	0	0	0	0	0	0	0	0	0	0	0	0	0	0	0	0	0	0
550.35033071109	121.5	doublebond, doublebond_high	18:1(9) C7-H, 15:0 C4+H	188	217	411	127	39	47	21	9	0	0	0	0	282	163	111	29	39	37	0	6	0	115	118	71	12	14	12	0	0	0	0	0	0
551.35815574316	60	doublebond	18:1(9) C7	119	99	96	86	53	36	0	0	0	0	0	0	37	51	62	11	86	16	0	0	0	124	46	86	0	0	0	0	0	0	0	0	0
552.36598077523	1.5	doublebond	18:1(9) C7+H	11	16	11	6	15	0	0	0	0	0	0	0	0	0	10	0	11	0	0	0	0	8	0	0	0	0	0	0	0	0	0	0	0
562.35033071109	15	doublebond	15:0 C5-H	0	0	0	0	0	0	0	0	0	0	0	0	0	0	0	0	0	0	0	0	0	0	0	0	0	0	0	0	0	0	0	0	0
563.35815574316	30	doublebond	15:0 C5	0	0	0	0	0	0	0	0	0	0	0	0	0	0	0	0	0	0	0	0	0	0	0	0	0	0	0	0	0	0	0	0	0
563.50338704703	500	metaboliteclass	Precursor -C2H8NO4P	5035	6689	4814	3754	3324	3113	236	378	192	0	0	0	3962	3105	3398	1721	1524	1092	145	315	73	2350	3481	3588	472	374	434	0	0	0	0	0	0
564.36598077523	16.5	doublebond	18:1(9) C8-H, 15:0 C5+H	0	0	0	0	0	0	0	0	0	0	0	0	0	0	0	0	0	0	0	0	0	0	0	0	0	0	0	0	0	0	0	0	0
565.3738058073	30	doublebond	18:1(9) C8	101	116	77	40	36	21	0	0	5	0	0	0	90	75	64	14	47	10	0	0	0	24	28	18	0	0	10	0	0	0	0	0	0
566.38163083937	1.5	doublebond	18:1(9) C8+H	36	16	22	11	14	0	0	0	0	0	0	0	10	22	19	0	0	0	0	0	0	19	12	24	0	0	10	0	0	0	0	0	0
576.36598077523	15	doublebond	15:0 C6-H	381	481	286	178	90	334	11	19	12	0	0	0	381	263	326	81	88	42	10	32	0	213	123	210	34	34	38	0	0	0	0	0	0
577.3738058073	37.5	doublebond	18:1(9) C9-H, 15:0 C6	111	85	158	72	45	61	0	13	11	0	0	0	110	76	54	36	20	28	0	12	0	130	29	85	14	0	8	0	0	0	0	0	0
578.38163083937	16.5	doublebond, doublebond_low	18:1(9) C9, 15:0 C6+H	76	88	60	153	44	0	0	0	0	0	0	0	29	46	95	0	0	45	0	0	0	31	64	58	0	0	5	0	0	0	0	0	0
579.38945587144	1.5	doublebond	18:1(9) C9+H	59	64	57	21	11	11	0	0	0	0	0	0	56	148	12	22	0	0	0	0	0	21	11	17	11	9	0	0	0	0	0	0	0
590.38163083937	30	doublebond	18:1(9) C10-H, 15:0 C7-H	524	1315	712	401	282	293	10	57	14	0	0	0	701	710	699	131	105	107	0	37	0	309	288	468	77	79	51	0	0	0	0	0	0
591.38945587144	60	doublebond	18:1(9) C10, 15:0 C7	167	173	221	63	90	70	11	0	0	0	0	0	117	113	161	47	47	25	0	0	0	51	174	95	11	14	11	0	0	0	0	0	0
592.39728090351	3	doublebond	18:1(9) C10+H, 15:0 C7+H	120	194	71	12	39	21	11	0	0	0	0	0	94	170	68	14	10	11	0	0	0	64	63	50	0	14	0	0	0	0	0	0	0
604.39728090351	75	doublebond	18:1(9) C11-H, 15:0 C8-H	104	80	179	67	71	44	6	0	11	0	0	0	57	67	169	29	27	15	0	0	0	16	33	101	55	11	5	0	0	0	0	0	0
605.40510593558	150	doublebond, doublebond_high	18:1(9) C11, 15:0 C8	466	466	555	189	155	173	16	0	11	0	0	0	161	456	215	78	25	81	0	20	0	173	136	187	16	38	19	0	0	0	0	0	0
606.41293096765	3	doublebond	18:1(9) C11+H, 15:0 C8+H	150	69	159	29	24	11	0	0	0	0	0	0	101	50	71	68	7	41	0	0	0	52	16	43	0	0	11	0	0	0	0	0	0
618.41293096765	30	doublebond	18:1(9) C12-H, 15:0 C9-H	81	124	82	28	35	58	0	11	0	0	0	0	112	88	72	11	13	75	0	0	0	59	48	21	30	0	8	0	0	0	0	0	0
619.42075599972	60	doublebond	18:1(9) C12, 15:0 C9	46	173	158	49	20	30	0	0	0	0	0	0	86	89	110	26	24	34	0	0	0	73	36	30	11	15	13	0	0	0	0	0	0
620.42858103179	3	doublebond	18:1(9) C12+H, 15:0 C9+H	96	65	83	31	149	11	0	11	0	0	0	0	61	195	84	16	10	11	0	0	0	33	44	35	0	0	11	0	0	0	0	0	0
632.42858103179	30	doublebond	18:1(9) C13-H, 15:0 C10-H	150	76	91	25	0	9	11	0	9	0	0	0	111	42	101	14	0	5	0	0	0	35	24	32	0	0	22	0	0	0	0	0	0
633.43640606386	60	doublebond	18:1(9) C13, 15:0 C10	117	124	174	83	73	66	0	0	0	0	0	0	93	92	60	5	16	19	11	10	0	72	39	143	11	41	0	0	0	0	0	0	0
634.44423109593	3	doublebond	18:1(9) C13+H, 15:0 C10+H	66	72	83	12	29	17	8	0	0	0	0	0	14	59	41	24	22	0	0	0	0	10	10	22	0	0	11	0	0	0	0	0	0
646.44423109593	30	doublebond	18:1(9) C14-H, 15:0 C11-H	95	107	92	46	44	20	0	0	0	0	0	0	118	165	54	20	0	16	10	0	0	34	28	52	0	0	0	0	0	0	0	0	0
647.452056128	60	doublebond	18:1(9) C14, 15:0 C11	62	153	229	69	37	111	0	0	0	0	0	0	121	121	136	17	19	34	0	0	0	31	55	34	11	0	14	0	0	0	0	0	0
648.45988116007	3	doublebond	18:1(9) C14+H, 15:0 C11+H	29	22	15	27	6	11	0	0	0	0	0	0	25	20	11	0	4	16	0	0	0	6	21	19	0	11	0	0	0	0	0	0	0
660.45988116007	30	doublebond	18:1(9) C15-H, 15:0 C12-H	96	44	120	35	11	19	11	0	34	0	0	0	103	37	41	29	0	9	0	0	0	37	18	30	11	0	0	0	0	0	0	0	0
661.46770619214	60	doublebond	18:1(9) C15, 15:0 C12	87	104	213	61	29	35	0	11	0	0	0	0	91	101	53	72	11	38	0	11	0	48	123	96	11	12	11	0	0	0	0	0	0
662.47553122421	3	doublebond	18:1(9) C15+H, 15:0 C12+H	36	140	31	41	0	13	0	0	0	0	0	0	15	50	0	0	11	0	0	0	0	36	18	11	0	0	0	0	0	0	0	0	0
674.47553122421	30	doublebond	18:1(9) C16-H, 15:0 C13-H	47	99	52	45	103	35	11	0	0	0	0	0	40	20	36	11	15	11	0	0	0	128	58	22	0	11	12	0	0	0	0	0	0
675.48335625628	60	doublebond	18:1(9) C16, 15:0 C13	188	265	212	61	56	51	0	0	0	0	0	0	106	53	120	24	79	21	0	0	0	65	86	60	36	14	13	0	0	0	0	0	0
676.49118128835	3	doublebond	18:1(9) C16+H, 15:0 C13+H	59	70	11	11	17	32	0	0	0	0	0	0	29	15	34	0	11	0	0	0	0	16	47	67	0	40	0	0	0	0	0	0	0
688.49118128835	30	doublebond	18:1(9) C17-H, 15:0 C14-H	57	67	56	17	31	41	0	0	0	0	0	0	43	54	61	7	0	10	0	0	0	42	29	30	0	11	0	0	0	0	0	0	0
689.49900632042	60	doublebond	18:1(9) C17, 15:0 C14	11	42	33	15	19	0	0	8	0	0	0	0	19	29	20	0	0	0	0	0	0	18	15	48	0	0	0	0	0	0	0	0	0
690.50683135249	3	doublebond	18:1(9) C17+H, 15:0 C14+H	11	10	11	0	0	0	0	0	0	0	0	0	5	0	9	0	0	0	0	0	0	0	0	0	0	0	0	0	0	0	0	0	0
704.52248141663	999	precursor	Precursor	13787	10134	11744	7193	4580	4900	1972	1246	1554	0	0	0	10713	12672	11276	4176	4290	5041	868	982	1579	7506	8364	6352	2108	2448	2716	0	0	0	0	0	0
