## Supplementary material for "MS-DIAL 5 multimodal mass spectrometry data mining unveils lipidome complexities": Source data: AlignmentID000327.txt

m/z	Reference intensity	Spectrum	Comment	20221223_Lsplash_max_1	20221223_Lsplash_max_2	20221223_Lsplash_max_3	20221223_Lsplash_x10_1	20221223_Lsplash_x10_2	20221223_Lsplash_x10_3	20221223_Lsplash_x100_1	20221223_Lsplash_x100_2	20221223_Lsplash_x100_3	20221223_Lsplash_x1000_1	20221223_Lsplash_x1000_2	20221223_Lsplash_x1000_3	20221223_Lsplash_x2_1	20221223_Lsplash_x2_2	20221223_Lsplash_x2_3	20221223_Lsplash_x20_1	20221223_Lsplash_x20_2	20221223_Lsplash_x20_3	20221223_Lsplash_x200_1	20221223_Lsplash_x200_2	20221223_Lsplash_x200_3	20221223_Lsplash_x5_1	20221223_Lsplash_x5_2	20221223_Lsplash_x5_3	20221223_Lsplash_x50_1	20221223_Lsplash_x50_2	20221223_Lsplash_x50_3	20221223_Lsplash_x500_1	20221223_Lsplash_x500_2	20221223_Lsplash_x500_3	20221223_MeOH_KE14_1	20221223_MeOH_KE14_2	20221223_MeOH_KE14_3
184.07332101419	500	metaboliteclass	C5H14NO4P (Header)	4916	2922	2710	6119	7852	5902	2695	2024	1982	0	0	0	5037	2458	3331	4520	3468	5048	1740	2149	2245	7084	9159	7951	2632	3619	4654	0	0	0	0	0	0
225.0998701152	400	metaboliteclass	C5H14NO4P(Header) + C2H3N	648	616	866	957	960	1197	130	143	201	0	0	0	752	628	359	1000	951	942	116	88	82	1097	1124	867	408	271	367	0	0	0	0	0	0
253.09478473476	150	metaboliteclass	C5H14NO4P(Header) + C3H3NO	209	170	247	527	569	483	57	120	65	0	0	0	160	255	294	353	188	278	43	23	60	1014	593	674	158	82	140	0	0	0	0	0	0
264.26857651528	100	acylchain	[sph+H]+ -H2O	212	206	196	424	285	220	12	6	43	0	0	0	112	111	166	180	259	275	23	28	22	845	252	480	54	67	81	0	0	0	0	0	0
307.28696623105	150	acylchain	[FAA+C2H+adduct]+	330	266	196	272	248	231	65	22	55	0	0	0	197	193	167	149	188	162	14	18	43	539	418	496	119	25	78	0	0	0	0	0	0
447.31081162792	100	acylchain	Header+sph -NH4	254	281	262	425	507	580	37	54	35	0	0	0	132	131	172	163	191	316	30	65	28	620	500	673	86	95	72	0	0	0	0	0	0
489.345185761	200	acylchain	[FAA+C2H+Header+adduct]+	940	709	658	1301	1132	1134	76	84	150	0	0	0	476	568	344	694	352	603	71	62	106	2081	1505	1576	213	370	182	0	0	0	0	0	0
491.32445031642	15	doublebond	18:1(9) C1-H	11	41	22	90	59	68	0	11	5	0	0	0	21	20	11	15	27	11	2	5	0	48	36	115	5	4	0	0	0	0	0	0	0
492.33227534849	30	doublebond	18:1(9) C1	22	35	28	31	20	27	9	0	0	0	0	0	0	11	11	17	0	11	3	0	5	26	84	52	5	0	0	0	0	0	0	0	0
493.34010038056	1.5	doublebond	18:1(9) C1+H	0	0	11	0	0	24	0	3	0	0	0	0	0	0	0	8	0	0	0	0	0	0	13	11	0	0	0	0	0	0	0	0	0
505.34010038056	15	doublebond	18:1(9) C2-H	17	11	11	20	17	0	0	0	0	0	0	0	0	11	11	0	0	11	2	0	0	140	25	28	0	0	0	0	0	0	0	0	0
506.34792541263	45	doublebond	18:1(9) C2	34	52	29	145	39	73	0	11	5	0	0	0	19	11	18	51	27	23	5	8	0	62	75	64	8	11	9	0	0	0	0	0	0
507.3557504447	60	doublebond	18:1(9) C2+H	0	0	11	0	0	0	0	0	10	0	0	0	0	0	21	0	0	0	0	0	0	10	0	18	5	0	0	0	0	0	0	0	0
519.3557504447	75	doublebond	18:1(4)(1OH,3OH) C3-H, 18:1(9) C3-H	97	17	59	80	82	136	0	11	14	0	0	0	95	48	47	38	11	51	6	5	5	244	162	167	28	48	0	0	0	0	0	0	0
520.36357547677	52.5	doublebond	18:1(4)(1OH,3OH) C3, 18:1(9) C3	28	26	21	34	40	35	0	0	8	0	0	0	21	24	18	11	37	35	0	0	5	75	66	46	5	11	0	0	0	0	0	0	0
521.37140050884	21	doublebond	18:1(4)(1OH,3OH) C3+H, 18:1(9) C3+H	9	11	0	0	8	0	0	0	0	0	0	0	11	11	0	0	0	0	0	0	0	11	17	11	5	0	0	0	0	0	0	0	0
532.36357547677	15	doublebond, doublebond_low	18:1(4)(1OH,3OH) C4-H	10	11	19	11	22	32	0	0	5	0	0	0	11	0	11	0	11	32	2	0	0	4	14	25	9	0	0	0	0	0	0	0	0
533.37140050884	22.5	doublebond, doublebond_low	18:1(4)(1OH,3OH) C4, 18:1(9) C4-H	15	24	11	19	21	23	0	0	0	0	0	0	11	0	24	0	12	57	2	0	0	27	21	32	9	11	0	0	0	0	0	0	0
534.37922554091	31.5	doublebond, doublebond_low	18:1(4)(1OH,3OH) C4+H, 18:1(9) C4	29	0	0	11	18	0	0	0	0	0	0	0	11	28	0	27	0	0	0	0	0	36	57	63	8	0	0	0	0	0	0	0	0
535.38705057298	1.5	doublebond	18:1(9) C4+H	10	0	0	0	0	0	0	0	0	0	0	0	0	0	0	0	0	0	0	0	0	11	0	0	0	0	0	0	0	0	0	0	0
545.37140050884	15	doublebond	18:1(4)(1OH,3OH) C5-H	9	19	19	32	32	0	5	0	0	0	0	0	0	14	11	11	0	0	3	0	0	0	0	11	0	0	0	0	0	0	0	0	0
546.37922554091	30	doublebond	18:1(4)(1OH,3OH) C5	22	11	15	11	0	11	0	10	0	0	0	0	0	11	11	10	0	0	0	0	0	11	0	0	5	0	0	0	0	0	0	0	0
547.38705057298	21	doublebond	18:1(4)(1OH,3OH) C5+H, 18:1(9) C5-H	13	11	0	11	12	11	0	0	0	0	0	0	20	17	0	15	8	0	2	0	5	17	16	13	5	0	0	0	0	0	0	0	0
548.39487560505	30	doublebond	18:1(9) C5	18	21	11	26	37	54	0	0	0	0	0	0	11	11	26	34	18	11	3	5	0	30	37	41	5	0	0	0	0	0	0	0	0
549.40270063712	1.5	doublebond	18:1(9) C5+H	0	0	0	0	0	0	0	0	0	0	0	0	0	0	0	0	0	0	0	0	0	6	0	11	0	0	0	0	0	0	0	0	0
559.38705057298	60	doublebond	18:1(4)(1OH,3OH) C6-H	41	18	19	118	55	56	10	0	5	0	0	0	0	11	31	11	11	11	4	5	5	49	65	111	10	10	13	0	0	0	0	0	0
560.39487560505	120	doublebond	18:1(4)(1OH,3OH) C6	269	120	122	285	166	271	24	0	38	0	0	0	128	133	79	105	152	124	20	35	5	752	512	626	59	29	65	0	0	0	0	0	0
561.40270063712	16.5	doublebond	18:1(4)(1OH,3OH) C6+H, 18:1(9) C6-H	34	31	44	63	34	42	0	0	13	0	0	0	12	20	28	34	39	23	0	5	0	158	90	63	5	0	18	0	0	0	0	0	0
562.41052566919	30	doublebond	18:1(9) C6	15	11	14	11	21	14	0	0	0	0	0	0	15	37	0	0	0	15	2	0	0	46	24	38	0	0	0	0	0	0	0	0	0
563.41835070126	1.5	doublebond	18:1(9) C6+H	0	0	0	0	0	0	0	0	0	0	0	0	0	0	11	0	0	0	0	0	0	0	0	0	0	0	0	0	0	0	0	0	0
573.40270063712	15	doublebond	18:1(4)(1OH,3OH) C7-H	19	11	11	29	63	11	3	0	5	0	0	0	11	19	11	11	8	11	2	0	0	55	44	67	7	0	0	0	0	0	0	0	0
574.41052566919	30	doublebond	18:1(4)(1OH,3OH) C7	28	20	18	61	25	40	0	0	8	0	0	0	21	21	11	9	95	34	4	7	0	78	143	31	8	10	11	0	0	0	0	0	0
575.41835070126	126	doublebond, doublebond_high	18:1(4)(1OH,3OH) C7+H, 18:1(9) C7-H	76	29	76	81	109	70	0	0	11	0	0	0	30	21	56	90	50	59	5	6	5	191	90	131	18	7	11	0	0	0	0	0	0
576.42617573333	60	doublebond	18:1(9) C7	46	11	34	44	50	11	4	0	5	0	0	0	26	24	30	39	6	13	0	0	5	41	50	64	5	7	11	0	0	0	0	0	0
577.4340007654	1.5	doublebond	18:1(9) C7+H	5	0	0	23	0	0	0	0	0	0	0	0	0	0	0	0	0	0	0	0	0	11	10	0	0	0	0	0	0	0	0	0	0
587.41835070126	15	doublebond	18:1(4)(1OH,3OH) C8-H	11	15	19	0	11	11	0	0	0	0	0	0	20	0	11	0	0	0	2	0	0	22	71	11	5	0	0	0	0	0	0	0	0
588.42617573333	30	doublebond	18:1(4)(1OH,3OH) C8	17	17	17	12	47	11	0	10	0	0	0	0	11	11	14	14	15	11	2	0	0	47	29	39	0	0	0	0	0	0	0	0	0
589.4340007654	21	doublebond	18:1(4)(1OH,3OH) C8+H, 18:1(9) C8-H	20	21	24	0	20	11	0	0	0	0	0	0	11	0	11	11	0	0	2	0	0	12	24	11	0	0	0	0	0	0	0	0	0
590.44182579747	30	doublebond	18:1(9) C8	28	13	35	55	23	70	0	0	10	0	0	0	25	11	27	39	0	17	3	0	8	147	83	61	7	0	0	0	0	0	0	0	0
591.44965082954	1.5	doublebond	18:1(9) C8+H	10	25	27	0	11	8	0	0	0	0	0	0	11	24	11	8	0	10	4	0	0	78	17	69	11	0	0	0	0	0	0	0	0
601.4340007654	15	doublebond	18:1(4)(1OH,3OH) C9-H	16	37	13	11	36	35	0	0	0	0	0	0	20	26	28	11	0	0	0	0	0	41	51	44	0	31	6	0	0	0	0	0	0
602.44182579747	37.5	doublebond	18:1(4)(1OH,3OH) C9, 18:1(9) C9-H	16	29	11	12	11	19	0	0	6	0	0	0	20	0	0	11	11	21	3	0	0	28	15	28	6	13	0	0	0	0	0	0	0
603.44965082954	21	doublebond, doublebond_low	18:1(4)(1OH,3OH) C9+H, 18:1(9) C9	13	11	17	18	11	91	0	0	0	0	0	0	0	0	30	0	0	11	2	0	0	20	11	16	0	0	0	0	0	0	0	0	0
604.45747586161	1.5	doublebond	18:1(9) C9+H	6	0	0	0	0	0	0	0	0	0	0	0	0	0	0	0	0	0	0	0	0	0	0	27	0	4	0	0	0	0	0	0	0
615.44965082954	30	doublebond	18:1(4)(1OH,3OH) C10-H, 18:1(9) C10-H	28	27	28	20	22	33	0	0	0	0	0	0	0	20	33	12	11	15	0	0	7	22	48	118	19	0	0	0	0	0	0	0	0
616.45747586161	60	doublebond	18:1(4)(1OH,3OH) C10, 18:1(9) C10	37	47	31	58	35	30	0	0	9	0	0	0	48	30	0	35	26	96	2	0	0	68	69	93	6	14	8	0	0	0	0	0	0
617.46530089368	7.5	doublebond	18:1(4)(1OH,3OH) C10+H, 18:1(9) C10+H	14	22	0	0	0	11	0	0	0	0	0	0	0	0	0	0	11	0	0	0	0	0	37	0	0	0	0	0	0	0	0	0	0
629.46530089368	75	doublebond	18:1(4)(1OH,3OH) C11-H, 18:1(9) C11-H	37	33	28	28	40	145	0	0	6	0	0	0	14	39	20	42	11	12	4	0	0	63	73	79	7	14	11	0	0	0	0	0	0
630.47312592575	150	doublebond, doublebond_high	18:1(4)(1OH,3OH) C11, 18:1(9) C11	170	96	68	304	232	169	0	0	19	0	0	0	97	88	74	112	212	70	9	11	11	336	237	431	28	26	26	0	0	0	0	0	0
631.48095095782	7.5	doublebond	18:1(4)(1OH,3OH) C11+H, 18:1(9) C11+H	20	19	26	31	41	11	0	0	6	0	0	0	14	28	21	0	52	0	0	0	0	11	80	20	6	0	0	0	0	0	0	0	0
643.48095095782	30	doublebond	18:1(4)(1OH,3OH) C12-H, 18:1(9) C12-H	39	21	19	32	147	27	0	10	0	0	0	0	26	28	35	40	8	23	3	6	9	39	56	57	6	8	0	0	0	0	0	0	0
644.48877598989	60	doublebond	18:1(4)(1OH,3OH) C12, 18:1(9) C12	35	41	41	20	67	46	0	0	0	0	0	0	34	41	24	19	43	11	5	0	0	100	53	99	6	11	0	0	0	0	0	0	0
645.49660102196	7.5	doublebond	18:1(4)(1OH,3OH) C12+H, 18:1(9) C12+H	6	0	11	7	11	47	0	0	0	0	0	0	0	11	22	0	0	0	0	0	0	11	11	38	0	0	0	0	0	0	0	0	0
657.49660102196	30	doublebond	18:1(4)(1OH,3OH) C13-H, 18:1(9) C13-H	22	43	27	29	26	32	0	0	0	0	0	0	25	29	11	11	19	11	2	0	6	32	52	78	9	8	10	0	0	0	0	0	0
658.50442605403	60	doublebond	18:1(4)(1OH,3OH) C13, 18:1(9) C13	35	68	37	79	71	24	0	11	6	0	0	0	19	27	33	13	11	11	5	0	0	109	142	87	21	44	11	0	0	0	0	0	0
659.5122510861	7.5	doublebond	18:1(4)(1OH,3OH) C13+H, 18:1(9) C13+H	18	11	11	0	0	0	0	0	0	0	0	0	0	0	0	10	10	9	0	0	0	45	62	6	0	0	0	0	0	0	0	0	0
671.5122510861	30	doublebond	18:1(4)(1OH,3OH) C14-H, 18:1(9) C14-H	40	43	48	58	67	46	11	0	6	0	0	0	32	25	34	105	74	17	3	6	6	54	96	149	10	0	13	0	0	0	0	0	0
672.52007611817	60	doublebond	18:1(4)(1OH,3OH) C14, 18:1(9) C14	43	37	31	67	50	32	0	36	6	0	0	0	39	34	24	14	85	12	3	6	9	65	59	103	8	11	0	0	0	0	0	0	0
673.52790115024	7.5	doublebond	18:1(4)(1OH,3OH) C14+H, 18:1(9) C14+H	17	0	0	7	0	11	0	0	0	0	0	0	11	0	0	0	0	5	4	0	0	18	11	23	6	0	0	0	0	0	0	0	0
685.52790115024	30	doublebond	18:1(4)(1OH,3OH) C15-H, 18:1(9) C15-H	33	29	38	34	76	79	11	0	0	0	0	0	33	31	25	6	22	111	2	6	0	67	30	74	13	0	0	0	0	0	0	0	0
686.53572618231	60	doublebond	18:1(4)(1OH,3OH) C15, 18:1(9) C15	87	68	48	52	72	59	0	50	8	0	0	0	34	66	54	13	53	29	5	6	6	60	91	128	6	78	14	0	0	0	0	0	0
687.54355121438	7.5	doublebond	18:1(4)(1OH,3OH) C15+H, 18:1(9) C15+H	19	0	15	21	0	24	0	0	6	0	0	0	11	0	11	7	0	10	2	0	0	0	11	38	6	0	0	0	0	0	0	0	0
699.54355121438	30	doublebond	18:1(4)(1OH,3OH) C16-H, 18:1(9) C16-H	58	23	25	68	26	122	0	11	6	0	0	0	26	27	20	39	27	15	4	6	0	91	145	101	13	11	0	0	0	0	0	0	0
700.55137624645	60	doublebond	18:1(4)(1OH,3OH) C16, 18:1(9) C16	67	87	62	130	49	75	0	9	9	0	0	0	47	72	49	37	110	59	5	6	11	171	155	88	30	23	16	0	0	0	0	0	0
701.55920127852	7.5	doublebond	18:1(4)(1OH,3OH) C16+H, 18:1(9) C16+H	32	35	11	31	74	16	0	0	0	0	0	0	23	41	19	11	11	10	0	0	0	16	62	110	6	8	0	0	0	0	0	0	0
713.55920127852	30	doublebond	18:1(4)(1OH,3OH) C17-H, 18:1(9) C17-H	79	53	49	75	116	43	15	0	10	0	0	0	30	30	32	85	54	18	6	0	0	119	72	139	10	81	34	0	0	0	0	0	0
714.56702631059	60	doublebond	18:1(4)(1OH,3OH) C17, 18:1(9) C17	49	57	38	52	33	79	0	0	10	0	0	0	43	48	35	34	12	13	5	9	6	274	102	38	15	11	0	0	0	0	0	0	0
715.57485134266	7.5	doublebond	18:1(4)(1OH,3OH) C17+H, 18:1(9) C17+H	19	11	11	42	11	6	0	0	0	0	0	0	11	0	11	0	0	0	0	0	0	80	0	11	6	0	0	0	0	0	0	0	0
729.5905014068	999	precursor	Precursor	20175	15468	18797	5910	6096	7343	1796	1611	1998	0	0	0	11469	12776	14591	6482	5069	4433	1190	1039	888	12787	11155	9336	3041	4051	4578	0	0	0	0	0	0
