## Supplementary material for "MS-DIAL 5 multimodal mass spectrometry data mining unveils lipidome complexities": Source data: AlignmentID000352.txt

m/z	Reference intensity	Spectrum	Comment	20221223_Lsplash_max_1	20221223_Lsplash_max_2	20221223_Lsplash_max_3	20221223_Lsplash_x10_1	20221223_Lsplash_x10_2	20221223_Lsplash_x10_3	20221223_Lsplash_x100_1	20221223_Lsplash_x100_2	20221223_Lsplash_x100_3	20221223_Lsplash_x1000_1	20221223_Lsplash_x1000_2	20221223_Lsplash_x1000_3	20221223_Lsplash_x2_1	20221223_Lsplash_x2_2	20221223_Lsplash_x2_3	20221223_Lsplash_x20_1	20221223_Lsplash_x20_2	20221223_Lsplash_x20_3	20221223_Lsplash_x200_1	20221223_Lsplash_x200_2	20221223_Lsplash_x200_3	20221223_Lsplash_x5_1	20221223_Lsplash_x5_2	20221223_Lsplash_x5_3	20221223_Lsplash_x50_1	20221223_Lsplash_x50_2	20221223_Lsplash_x50_3	20221223_Lsplash_x500_1	20221223_Lsplash_x500_2	20221223_Lsplash_x500_3	20221223_MeOH_KE14_1	20221223_MeOH_KE14_2	20221223_MeOH_KE14_3
184.07332101419	300	metaboliteclass	Header	2160	1023	1702	7483	6423	4813	2255	3400	2000	0	0	0	3492	2523	1805	3391	5315	4296	1756	1575	1687	8341	6022	7101	2764	3004	3568	0	0	0	0	0	0
224.10462114247	150	metaboliteclass	Gly-C	1394	1707	868	2874	2947	2324	530	444	327	0	0	0	1212	876	816	1670	1812	2135	240	201	263	3246	2557	4077	792	870	837	0	0	0	0	0	0
226.08388569789	100	metaboliteclass	Gly-O	686	655	800	3156	2057	2554	663	455	399	0	0	0	755	923	802	1593	1474	1404	632	178	257	4314	2995	3599	742	797	552	0	0	0	0	0	0
373.284715804525	150	metaboliteclass	[Precursor]2+	307	348	297	900	875	1237	65	90	60	0	0	0	187	285	228	371	396	359	40	42	75	1272	902	827	271	203	164	0	0	0	0	0	0
464.31355127955	50	acylchain	-18:1(9)-O	174	232	201	404	546	445	80	31	30	0	0	0	99	198	119	177	188	358	68	19	13	704	523	822	129	45	127	0	0	0	0	0	0
482.32411596325	50	acylchain	-18:1(9)	465	526	588	1452	844	676	59	78	39	0	0	0	261	299	274	316	228	261	52	56	21	1412	1177	1745	192	240	133	0	0	0	0	0	0
491.33702637576	50	snposition	-CH2(Sn1)	206	213	198	542	563	288	63	34	34	0	0	0	249	158	135	273	293	213	22	21	19	1146	628	970	110	144	141	0	0	0	0	0	0
504.34485140783	50	acylchain	-15:0-O	80	77	73	162	224	155	15	27	17	0	0	0	49	81	81	135	107	100	10	20	18	313	312	382	54	47	51	0	0	0	0	0	0
508.30338051867	5	doublebond	18:1(9) C1-H	19	11	0	69	84	11	0	0	0	0	0	0	23	11	27	8	11	11	0	0	0	28	83	61	5	15	8	0	0	0	0	0	0
509.31120555074	10	doublebond	18:1(9) C1	0	0	0	16	12	16	0	5	0	0	0	0	11	11	16	0	0	11	0	0	0	30	92	22	0	0	5	0	0	0	0	0	0
510.31903058281	0.5	doublebond	18:1(9) C1+H	24	11	11	22	46	14	5	0	8	0	0	0	11	0	11	17	26	11	0	0	5	39	39	20	9	0	5	0	0	0	0	0	0
522.31903058281	5	doublebond	18:1(9) C2-H	0	20	0	0	0	65	16	34	0	0	0	0	20	11	16	160	0	0	0	0	9	0	158	0	7	11	0	0	0	0	0	0	0
522.35541609153	50	acylchain	-15:0	170	129	91	318	252	157	25	0	20	0	0	0	94	95	66	88	78	58	20	12	10	331	472	433	33	115	53	0	0	0	0	0	0
523.32685561488	15	doublebond	18:1(9) C2	86	97	86	210	170	321	24	69	51	0	0	0	158	97	76	74	109	90	11	0	17	572	440	391	52	37	46	0	0	0	0	0	0
524.33468064695	20	doublebond	18:1(9) C2+H	0	11	22	61	60	151	5	10	0	0	0	0	21	19	22	26	14	52	0	0	5	0	98	0	14	22	13	0	0	0	0	0	0
536.33468064695	20	doublebond	18:1(9) C3-H	284	202	204	324	335	329	37	31	22	0	0	0	109	118	150	129	153	210	19	27	13	680	690	362	81	64	72	0	0	0	0	0	0
537.34250567902	7.5	doublebond	18:1(9) C3	32	31	30	54	135	119	5	0	0	0	0	0	20	12	21	88	14	18	0	0	5	60	101	53	9	4	10	0	0	0	0	0	0
538.35033071109	5	doublebond	18:1(9) C3+H	0	0	0	0	0	0	0	0	0	0	0	0	0	0	0	0	0	0	0	0	0	28	0	11	6	0	0	0	0	0	0	0	0
548.33468064695	5	doublebond	15:0 C1-H	11	27	27	42	26	42	11	0	7	0	0	0	28	13	11	24	11	28	11	0	0	75	44	45	16	11	5	0	0	0	0	0	0
549.34250567902	10	doublebond	15:0 C1	11	21	27	69	47	41	5	0	5	0	0	0	16	20	0	28	11	23	10	0	0	148	35	32	10	12	5	0	0	0	0	0	0
550.35033071109	5.5	doublebond	15:0 C1+H, 18:1(9) C4-H	45	42	38	38	76	21	7	11	10	0	0	0	20	17	28	33	32	23	5	0	7	128	114	145	17	89	8	0	0	0	0	0	0
551.35815574316	10	doublebond	18:1(9) C4	29	24	32	104	70	52	5	0	5	0	0	0	0	23	19	84	9	20	0	0	9	112	177	132	16	11	26	0	0	0	0	0	0
552.36598077523	0.5	doublebond	18:1(9) C4+H	0	0	11	11	12	0	0	0	0	0	0	0	0	11	0	0	0	0	0	0	0	11	0	11	0	0	5	0	0	0	0	0	0
561.48773698289	25	metaboliteclass	Precursor-Header	160	202	134	475	299	345	29	30	28	0	0	0	144	203	125	124	177	310	28	8	35	545	448	672	54	124	122	0	0	0	0	0	0
562.35033071109	5	doublebond	15:0 C2-H	27	33	28	81	59	97	9	10	11	0	0	0	34	28	52	11	11	27	0	45	5	11	57	93	9	13	12	0	0	0	0	0	0
563.35815574316	15	doublebond	15:0 C2	148	204	139	433	366	330	33	26	24	0	0	0	184	171	203	136	166	186	0	14	17	712	409	549	40	72	67	0	0	0	0	0	0
564.36598077523	25	doublebond	15:0 C2+H, 18:1(9) C5-H	66	40	48	180	152	164	10	0	7	0	0	0	24	37	45	30	22	49	0	0	0	135	193	246	15	16	13	0	0	0	0	0	0
565.3738058073	10	doublebond	18:1(9) C5	41	42	42	74	65	36	9	0	5	0	0	0	38	11	19	22	26	33	0	0	5	96	120	188	9	11	16	0	0	0	0	0	0
566.38163083937	0.5	doublebond	18:1(9) C5+H	0	0	11	27	0	0	0	0	0	0	0	0	0	0	0	0	0	11	0	0	0	11	11	0	0	0	0	0	0	0	0	0	0
576.36598077523	20	doublebond	15:0 C3-H	106	137	92	189	230	166	28	12	12	0	0	0	106	88	77	94	121	67	0	8	12	430	321	465	29	14	17	0	0	0	0	0	0
577.3738058073	7.5	doublebond	15:0 C3	41	30	44	67	61	38	11	10	12	0	0	0	35	52	33	106	37	45	0	0	0	94	105	121	13	36	13	0	0	0	0	0	0
578.38163083937	10	doublebond	15:0 C3+H, 18:1(9) C6-H	47	84	39	133	109	47	22	11	5	0	0	0	40	81	30	69	37	22	0	0	7	158	133	190	18	11	19	0	0	0	0	0	0
579.38945587144	10	doublebond	18:1(9) C6	30	51	37	95	232	74	5	11	5	0	0	0	37	34	28	49	11	27	0	0	5	126	79	75	16	12	16	0	0	0	0	0	0
580.39728090351	0.5	doublebond	18:1(9) C6+H	0	11	11	31	0	4	9	0	0	0	0	0	0	0	0	0	0	11	0	0	0	11	0	17	0	0	0	0	0	0	0	0	0
590.38163083937	5	doublebond	15:0 C4-H	42	40	63	81	128	74	11	12	10	0	0	0	35	39	11	96	91	25	11	4	7	119	105	150	19	36	32	0	0	0	0	0	0
591.38945587144	10	doublebond	15:0 C4	71	52	44	115	73	119	40	0	8	0	0	0	40	42	48	97	38	75	11	0	10	178	102	87	16	11	21	0	0	0	0	0	0
592.39728090351	40.5	doublebond, doublebond_high	15:0 C4+H, 18:1(9) C7-H	173	216	177	296	510	212	58	77	29	0	0	0	132	145	113	145	197	336	4	20	32	558	573	396	80	138	89	0	0	0	0	0	0
593.40510593558	20	doublebond	18:1(9) C7	58	42	76	86	103	59	9	6	11	0	0	0	55	45	48	68	226	37	0	11	0	132	330	113	11	16	14	0	0	0	0	0	0
594.41293096765	0.5	doublebond	18:1(9) C7+H	21	11	11	11	11	11	0	0	0	0	0	0	0	11	11	19	0	0	0	0	0	11	11	18	10	0	5	0	0	0	0	0	0
604.39728090351	5	doublebond	15:0 C5-H	65	94	42	41	117	67	6	0	12	0	0	0	56	47	31	117	25	42	0	0	6	104	149	142	13	46	21	0	0	0	0	0	0
605.40510593558	10	doublebond	15:0 C5	47	54	78	145	200	74	6	0	9	0	0	0	34	30	32	35	198	121	0	11	8	193	137	143	17	45	12	0	0	0	0	0	0
606.41293096765	5.5	doublebond	15:0 C5+H, 18:1(9) C8-H	75	41	52	89	56	80	6	11	6	0	0	0	49	64	30	29	28	25	0	0	6	204	286	135	10	15	15	0	0	0	0	0	0
607.42075599972	10	doublebond	18:1(9) C8	85	54	32	95	90	92	8	9	20	0	0	0	38	27	41	11	21	38	0	0	6	123	88	105	12	23	10	0	0	0	0	0	0
608.42858103179	0.5	doublebond	18:1(9) C8+H	11	18	18	21	47	34	6	11	6	0	0	0	28	21	14	12	48	30	0	0	0	37	50	79	6	6	6	0	0	0	0	0	0
618.41293096765	5	doublebond	15:0 C6-H	86	62	55	170	117	47	6	25	18	0	0	0	44	49	47	105	65	46	0	11	6	116	178	173	15	18	26	0	0	0	0	0	0
619.42075599972	12.5	doublebond	15:0 C6, 18:1(9) C9-H	61	72	64	186	122	162	10	10	0	0	0	0	54	49	49	49	47	29	0	7	10	213	199	279	15	18	37	0	0	0	0	0	0
620.42858103179	5.5	doublebond, doublebond_low	15:0 C6+H, 18:1(9) C9	87	73	105	86	85	43	12	13	10	0	0	0	56	50	26	30	71	19	0	0	6	157	91	141	9	11	15	0	0	0	0	0	0
621.43640606386	0.5	doublebond	18:1(9) C9+H	38	45	17	58	22	93	6	0	0	0	0	0	13	37	11	14	84	19	0	0	6	57	52	82	6	11	6	0	0	0	0	0	0
632.42858103179	10	doublebond	15:0 C7-H, 18:1(9) C10-H	97	76	79	153	144	140	17	11	11	0	0	0	62	55	57	95	73	27	14	0	12	149	175	162	19	81	23	0	0	0	0	0	0
633.43640606386	20	doublebond	15:0 C7, 18:1(9) C10	104	69	103	154	147	287	18	21	9	0	0	0	58	45	85	64	62	36	34	11	6	210	250	239	30	39	51	0	0	0	0	0	0
634.44423109593	1	doublebond	15:0 C7+H, 18:1(9) C10+H	44	58	74	152	75	40	6	11	6	0	0	0	36	29	42	43	40	46	0	0	6	118	143	149	18	21	21	0	0	0	0	0	0
646.44423109593	25	doublebond	15:0 C8-H, 18:1(9) C11-H	77	139	138	352	251	152	21	20	26	0	0	0	147	112	91	116	83	83	33	34	11	268	310	263	44	51	39	0	0	0	0	0	0
647.452056128	50	doublebond, doublebond_high	15:0 C8, 18:1(9) C11	297	335	306	675	368	283	23	37	24	0	0	0	131	188	216	217	186	185	36	58	40	672	666	444	109	97	166	0	0	0	0	0	0
648.45988116007	1	doublebond	15:0 C8+H, 18:1(9) C11+H	71	50	47	185	139	29	12	5	10	0	0	0	50	159	42	22	59	41	10	11	6	172	96	91	33	26	40	0	0	0	0	0	0
660.45988116007	10	doublebond	15:0 C9-H, 18:1(9) C12-H	104	80	95	188	102	159	11	37	6	0	0	0	86	69	54	101	170	83	18	25	8	377	186	298	21	18	43	0	0	0	0	0	0
661.46770619214	20	doublebond	15:0 C9, 18:1(9) C12	68	94	88	182	253	197	25	11	13	0	0	0	62	65	37	55	56	46	0	0	9	136	241	270	22	31	29	0	0	0	0	0	0
662.47553122421	1	doublebond	15:0 C9+H, 18:1(9) C12+H	84	43	51	57	58	23	12	33	0	0	0	0	56	40	51	26	24	82	0	38	0	64	70	85	12	10	0	0	0	0	0	0	0
674.47553122421	10	doublebond	15:0 C10-H, 18:1(9) C13-H	81	84	84	131	200	65	23	86	9	0	0	0	53	21	91	39	80	64	0	0	0	230	151	264	56	19	21	0	0	0	0	0	0
675.48335625628	20	doublebond	15:0 C10, 18:1(9) C13	121	88	112	133	267	211	13	0	10	0	0	0	65	71	59	37	36	78	0	10	7	252	267	260	15	13	13	0	0	0	0	0	0
676.49118128835	1	doublebond	15:0 C10+H, 18:1(9) C13+H	21	49	29	43	73	106	0	0	0	0	0	0	31	23	28	16	11	12	0	11	0	29	74	94	6	0	36	0	0	0	0	0	0
688.49118128835	10	doublebond	15:0 C11-H, 18:1(9) C14-H	145	114	74	291	193	104	17	33	11	0	0	0	69	67	71	117	58	63	0	15	8	218	380	238	45	49	15	0	0	0	0	0	0
689.49900632042	20	doublebond	15:0 C11, 18:1(9) C14	82	66	50	254	145	83	76	9	20	0	0	0	80	74	85	79	58	84	11	10	6	232	114	161	24	7	38	0	0	0	0	0	0
690.50683135249	1	doublebond	15:0 C11+H, 18:1(9) C14+H	26	25	32	19	42	28	0	0	0	0	0	0	18	11	17	3	13	18	0	0	0	39	15	111	7	0	12	0	0	0	0	0	0
702.50683135249	10	doublebond	15:0 C12-H, 18:1(9) C15-H	77	162	128	193	144	114	40	11	10	0	0	0	74	65	42	46	61	19	0	10	10	242	286	210	79	17	23	0	0	0	0	0	0
703.51465638456	20	doublebond	15:0 C12, 18:1(9) C15	83	229	127	216	321	107	34	11	25	0	0	0	56	93	51	79	151	72	0	0	7	294	169	268	64	17	38	0	0	0	0	0	0
704.52248141663	1	doublebond	15:0 C12+H, 18:1(9) C15+H	17	39	22	31	33	20	0	0	6	0	0	0	32	25	11	26	14	11	0	0	0	121	84	32	10	11	6	0	0	0	0	0	0
716.52248141663	10	doublebond	15:0 C13-H, 18:1(9) C16-H	126	85	74	213	183	140	11	9	32	0	0	0	64	47	57	101	57	64	13	14	6	175	194	313	20	39	48	0	0	0	0	0	0
717.5303064487	20	doublebond	15:0 C13, 18:1(9) C16	143	97	151	180	131	108	11	11	9	0	0	0	54	84	66	118	131	120	19	5	6	334	299	305	19	18	31	0	0	0	0	0	0
718.53813148077	1	doublebond	15:0 C13+H, 18:1(9) C16+H	27	27	41	48	59	66	6	10	6	0	0	0	29	25	0	44	12	34	0	0	10	76	78	57	13	25	0	0	0	0	0	0	0
730.53813148077	10	doublebond	15:0 C14-H, 18:1(9) C17-H	76	50	70	189	279	121	11	11	16	0	0	0	76	57	74	109	57	23	11	0	6	213	154	146	80	30	19	0	0	0	0	0	0
731.54595651284	20	doublebond	15:0 C14, 18:1(9) C17	62	69	73	113	120	94	11	7	12	0	0	0	37	53	34	76	58	28	11	0	11	117	129	119	16	0	9	0	0	0	0	0	0
732.55378154491	1	doublebond	15:0 C14+H, 18:1(9) C17+H	11	26	11	0	29	88	6	0	0	0	0	0	0	11	22	20	32	0	0	0	0	11	24	51	6	0	0	0	0	0	0	0	0
746.56943160905	999	precursor	Precursor	20227	23957	17580	9751	9860	7512	2561	2299	2392	0	0	0	14777	15261	15556	7974	9502	5545	1941	1498	1469	12848	13167	12769	3678	5402	3464	0	0	0	0	0	0
