## Supplementary material for "MS-DIAL 5 multimodal mass spectrometry data mining unveils lipidome complexities": Source data: AlignmentID000355.txt

m/z	Reference intensity	Spectrum	Comment	20221223_Lsplash_max_1	20221223_Lsplash_max_2	20221223_Lsplash_max_3	20221223_Lsplash_x10_1	20221223_Lsplash_x10_2	20221223_Lsplash_x10_3	20221223_Lsplash_x100_1	20221223_Lsplash_x100_2	20221223_Lsplash_x100_3	20221223_Lsplash_x1000_1	20221223_Lsplash_x1000_2	20221223_Lsplash_x1000_3	20221223_Lsplash_x2_1	20221223_Lsplash_x2_2	20221223_Lsplash_x2_3	20221223_Lsplash_x20_1	20221223_Lsplash_x20_2	20221223_Lsplash_x20_3	20221223_Lsplash_x200_1	20221223_Lsplash_x200_2	20221223_Lsplash_x200_3	20221223_Lsplash_x5_1	20221223_Lsplash_x5_2	20221223_Lsplash_x5_3	20221223_Lsplash_x50_1	20221223_Lsplash_x50_2	20221223_Lsplash_x50_3	20221223_Lsplash_x500_1	20221223_Lsplash_x500_2	20221223_Lsplash_x500_3	20221223_MeOH_KE14_1	20221223_MeOH_KE14_2	20221223_MeOH_KE14_3
186.01620006089	100	metaboliteclass	Header	2359	2365	3816	1708	1700	1115	142	175	75	0	0	0	2294	2399	2257	711	527	962	129	0	0	1888	2143	1414	431	250	333	0	0	0	0	0	0
225.2212919844	100	acylchain	15:0 acyl	1119	926	1086	623	161	440	22	45	12	0	0	0	774	1021	794	96	117	217	19	0	0	525	303	356	137	69	81	0	0	0	0	0	0
226.04750018917	150	metaboliteclass	Gly-C	2972	1951	2675	1222	650	1041	84	76	32	0	0	0	1886	2052	2263	552	344	492	99	0	0	1514	1321	1033	179	105	146	0	0	0	0	0	0
228.02676474459	100	metaboliteclass	Gly-O	2141	2153	3006	1106	780	845	69	116	56	0	0	0	1607	1994	2074	293	292	521	55	0	0	1476	974	1081	375	131	165	0	0	0	0	0	0
265.25259211268	100	acylchain	18:1(9) acyl	661	651	723	367	170	307	15	11	5	0	0	0	553	467	872	89	94	95	15	0	0	297	245	191	69	18	113	0	0	0	0	0	0
282.2553317496	50	acylchain	-Header -18:1(9)-O	852	485	888	278	125	342	12	7	20	0	0	0	556	613	923	136	74	179	62	0	0	595	208	321	40	49	38	0	0	0	0	0	0
299.25807140123	150	acylchain	-Header -18:1(9)	1888	2301	2178	1350	502	627	99	41	69	0	0	0	1682	1264	1875	505	299	207	97	0	0	1441	920	757	96	119	188	0	0	0	0	0	0
308.27098181374	100	snposition	-Header -CH2(Sn1)	17	34	51	6	5	11	0	0	0	0	0	0	10	6	19	0	0	0	0	0	0	11	0	20	11	0	0	0	0	0	0	0	0
322.28663187788	50	acylchain	-Header -15:0-O	173	174	157	79	64	68	11	0	16	0	0	0	174	121	164	28	25	19	0	0	0	132	92	178	23	0	16	0	0	0	0	0	0
325.23733595665	15	doublebond	18:1(9) C1-H	70	96	93	11	11	92	0	0	6	0	0	0	116	45	163	43	7	0	0	0	0	8	15	26	0	0	6	0	0	0	0	0	0
326.24516098872	30	doublebond	18:1(9) C1	19	30	31	8	0	11	0	0	0	0	0	0	11	45	33	0	0	0	0	0	0	35	6	0	0	0	0	0	0	0	0	0	0
327.25298602079	1.5	doublebond	18:1(9) C1+H	53	50	28	15	0	0	0	0	0	0	0	0	48	32	24	0	0	0	0	0	0	11	11	10	0	0	0	0	0	0	0	0	0
339.25298602079	15	doublebond	18:1(9) C2-H	11	0	0	0	11	20	0	0	0	0	0	0	0	0	0	0	0	0	0	0	0	0	0	11	0	0	0	0	0	0	0	0	0
339.28937152951	150	acylchain	-Header -15:0	1342	1285	1157	584	372	331	15	28	20	0	0	0	1452	1041	1234	172	134	183	32	0	0	622	322	574	76	60	61	0	0	0	0	0	0
340.26081105286	45	doublebond	18:1(9) C2	559	313	507	148	65	187	0	0	3	0	0	0	189	407	200	30	24	119	4	0	0	219	128	105	15	15	26	0	0	0	0	0	0
341.26863608493	60	doublebond	18:1(9) C2+H	159	112	143	73	62	37	10	0	0	0	0	0	137	116	95	22	23	65	10	0	0	83	110	131	11	71	0	0	0	0	0	0	0
353.26863608493	60	doublebond	18:1(9) C3-H	1178	858	1038	592	212	371	16	34	25	0	0	0	880	662	732	230	127	200	35	0	0	343	287	587	63	46	32	0	0	0	0	0	0
354.276461117	22.5	doublebond	18:1(9) C3	95	87	141	50	63	37	0	0	0	0	0	0	48	125	76	16	10	11	0	0	0	79	65	77	0	0	0	0	0	0	0	0	0
355.28428614907	15	doublebond	18:1(9) C3+H	7	20	11	0	0	0	11	0	0	0	0	0	11	0	0	30	0	0	0	0	0	0	0	0	0	0	0	0	0	0	0	0	0
365.26863608493	15	doublebond	15:0 C1-H	204	123	113	54	13	78	10	0	0	0	0	0	124	107	121	7	15	34	0	0	0	76	69	103	11	0	27	0	0	0	0	0	0
366.276461117	30	doublebond	15:0 C1	13	34	75	11	11	12	0	22	0	0	0	0	42	35	55	11	11	0	0	0	0	29	0	36	0	0	0	0	0	0	0	0	0
367.28428614907	16.5	doublebond	15:0 C1+H, 18:1(9) C4-H	242	351	302	133	83	79	0	7	0	0	0	0	199	438	212	16	48	102	11	0	0	191	128	298	10	51	11	0	0	0	0	0	0
368.29211118114	30	doublebond	18:1(9) C4	94	72	199	42	12	60	0	0	0	0	0	0	118	93	160	26	62	11	21	0	0	49	53	259	14	0	10	0	0	0	0	0	0
369.29993621321	1.5	doublebond	18:1(9) C4+H	112	34	34	10	5	0	0	0	0	0	0	0	11	51	50	7	73	0	0	0	0	9	11	0	11	0	0	0	0	0	0	0	0
379.28428614907	15	doublebond	15:0 C2-H	59	0	11	7	0	0	5	0	0	0	0	0	113	50	236	0	0	45	0	0	0	0	84	7	0	11	26	0	0	0	0	0	0
380.29211118114	45	doublebond	15:0 C2	308	189	239	47	96	68	0	14	0	0	0	0	221	147	166	59	53	25	0	0	0	91	157	65	0	0	18	0	0	0	0	0	0
381.29993621321	75	doublebond	15:0 C2+H, 18:1(9) C5-H	243	202	169	89	98	85	9	14	0	0	0	0	125	225	177	39	19	35	0	0	0	171	107	110	26	11	0	0	0	0	0	0	0
382.30776124528	30	doublebond	18:1(9) C5	93	68	86	11	38	11	10	0	0	0	0	0	81	74	89	21	48	12	0	0	0	44	64	35	0	0	16	0	0	0	0	0	0
383.31558627735	1.5	doublebond	18:1(9) C5+H	0	21	11	0	0	11	0	0	0	0	0	0	13	29	41	0	0	0	0	0	0	11	11	0	0	0	0	0	0	0	0	0	0
393.29993621321	60	doublebond	15:0 C3-H	561	415	411	183	96	160	18	33	17	0	0	0	351	444	480	116	55	76	11	0	0	283	269	263	68	40	26	0	0	0	0	0	0
394.30776124528	22.5	doublebond	15:0 C3	85	121	114	46	21	11	0	0	0	0	0	0	36	41	124	10	19	0	0	0	0	20	66	18	10	0	11	0	0	0	0	0	0
395.31558627735	30	doublebond	15:0 C3+H, 18:1(9) C6-H	218	196	262	98	36	65	0	0	0	0	0	0	296	139	126	59	48	31	0	0	0	81	82	96	11	17	11	0	0	0	0	0	0
396.32341130942	30	doublebond	18:1(9) C6	232	267	560	155	107	99	13	0	11	0	0	0	291	146	291	28	34	59	0	0	0	132	161	76	27	11	18	0	0	0	0	0	0
397.33123634149	1.5	doublebond	18:1(9) C6+H	20	43	23	6	12	10	0	0	0	0	0	0	11	13	11	0	0	0	0	0	0	25	10	9	0	0	0	0	0	0	0	0	0
407.31558627735	15	doublebond	15:0 C4-H	285	283	532	252	150	105	8	0	0	0	0	0	302	477	327	44	71	47	15	0	0	144	145	130	51	8	45	0	0	0	0	0	0
408.32341130942	30	doublebond	15:0 C4	245	256	179	32	64	31	0	15	0	0	0	0	126	253	95	33	0	11	0	0	0	63	70	90	18	11	11	0	0	0	0	0	0
409.33123634149	121.5	doublebond, doublebond_high	15:0 C4+H, 18:1(9) C7-H	751	1309	1050	374	176	194	37	11	18	0	0	0	873	673	463	100	103	220	64	0	0	422	398	271	57	78	43	0	0	0	0	0	0
410.33906137356	60	doublebond	18:1(9) C7	131	147	66	133	50	51	14	0	0	0	0	0	59	142	130	18	11	60	0	0	0	45	52	116	35	15	0	0	0	0	0	0	0
411.34688640563	1.5	doublebond	18:1(9) C7+H	0	12	24	0	0	0	0	0	0	0	0	0	11	0	11	0	0	0	0	0	0	0	0	11	0	0	0	0	0	0	0	0	0
421.33123634149	15	doublebond	15:0 C5-H	137	218	82	50	46	24	10	0	10	0	0	0	75	179	106	26	20	19	0	0	0	114	84	72	9	96	3	0	0	0	0	0	0
422.33906137356	30	doublebond	15:0 C5	80	59	123	36	11	12	0	0	0	0	0	0	44	43	52	10	9	11	0	0	0	11	16	18	11	0	11	0	0	0	0	0	0
423.34688640563	16.5	doublebond	15:0 C5+H, 18:1(9) C8-H	282	316	250	168	23	60	18	0	27	0	0	0	168	120	226	36	24	17	0	0	0	113	108	94	12	33	7	0	0	0	0	0	0
424.3547114377	30	doublebond	18:1(9) C8	166	87	163	28	59	118	0	0	0	0	0	0	39	99	132	10	11	0	0	0	0	47	43	20	0	14	0	0	0	0	0	0	0
425.36253646977	1.5	doublebond	18:1(9) C8+H	11	19	47	14	0	0	0	0	0	0	0	0	81	25	48	0	0	11	0	0	0	0	0	14	0	0	0	0	0	0	0	0	0
435.34688640563	15	doublebond	15:0 C6-H	140	185	266	63	62	42	4	0	44	0	0	0	85	129	204	53	15	11	0	0	0	66	127	90	36	8	0	0	0	0	0	0	0
436.3547114377	37.5	doublebond	15:0 C6, 18:1(9) C9-H	37	43	96	16	66	0	40	0	0	0	0	0	83	61	44	0	0	31	0	0	0	30	9	21	0	0	0	0	0	0	0	0	0
437.36253646977	16.5	doublebond, doublebond_low	15:0 C6+H, 18:1(9) C9	169	243	128	36	67	83	24	16	0	0	0	0	126	132	107	21	8	11	0	0	0	196	44	39	15	10	9	0	0	0	0	0	0
438.37036150184	1.5	doublebond	18:1(9) C9+H	169	189	177	43	48	55	11	0	0	0	0	0	204	117	148	56	5	27	0	0	0	152	59	77	16	13	0	0	0	0	0	0	0
449.36253646977	30	doublebond	15:0 C7-H, 18:1(9) C10-H	279	353	297	118	156	95	79	11	0	0	0	0	182	236	271	41	38	20	22	0	0	128	289	64	11	30	64	0	0	0	0	0	0
450.37036150184	60	doublebond	15:0 C7, 18:1(9) C10	0	0	0	0	0	0	6	0	0	0	0	0	0	0	0	0	0	0	0	0	0	11	0	0	0	0	0	0	0	0	0	0	0
451.37818653391	3	doublebond	15:0 C7+H, 18:1(9) C10+H	86	228	115	143	49	37	0	0	0	0	0	0	118	134	117	14	16	37	11	0	0	132	29	77	14	14	0	0	0	0	0	0	0
463.37818653391	75	doublebond	15:0 C8-H, 18:1(9) C11-H	295	393	384	101	47	199	14	8	2	0	0	0	357	191	238	52	54	91	22	0	0	229	118	189	60	0	10	0	0	0	0	0	0
464.38601156598	150	doublebond, doublebond_high	15:0 C8, 18:1(9) C11	155	218	119	62	47	29	17	11	0	0	0	0	153	191	225	22	43	14	11	0	0	79	87	74	13	11	0	0	0	0	0	0	0
465.39383659805	3	doublebond	15:0 C8+H, 18:1(9) C11+H	304	259	471	245	97	92	0	4	0	0	0	0	305	311	313	68	47	50	11	0	0	81	156	95	13	11	17	0	0	0	0	0	0
467.26425535832	50	acylchain	-18:1(9)-O	132	206	201	123	54	83	14	20	0	0	0	0	167	146	234	25	69	56	0	0	0	93	86	55	4	16	18	0	0	0	0	0	0
477.39383659805	30	doublebond	15:0 C9-H, 18:1(9) C12-H	198	232	255	57	20	25	27	0	0	0	0	0	123	128	109	29	33	18	11	0	0	208	127	111	11	0	11	0	0	0	0	0	0
478.40166163012	60	doublebond	15:0 C9, 18:1(9) C12	71	117	71	38	11	43	0	0	0	0	0	0	111	94	52	20	19	11	0	0	0	66	50	11	13	10	13	0	0	0	0	0	0
479.40948666219	3	doublebond	15:0 C9+H, 18:1(9) C12+H	140	291	194	64	18	42	0	0	0	0	0	0	204	67	100	17	70	12	0	0	0	65	22	55	13	29	13	0	0	0	0	0	0
484.26699500995	50	acylchain	-18:1(9)	384	605	309	157	126	85	12	10	11	0	0	0	310	320	347	61	79	79	17	0	0	271	165	160	37	29	76	0	0	0	0	0	0
491.40948666219	30	doublebond	15:0 C10-H, 18:1(9) C13-H	163	200	260	96	21	54	10	10	0	0	0	0	163	77	101	12	21	29	0	0	0	76	69	76	0	11	20	0	0	0	0	0	0
492.41731169426	60	doublebond	15:0 C10, 18:1(9) C13	54	63	82	53	0	11	0	0	0	0	0	0	20	80	106	23	0	0	0	0	0	134	31	21	8	11	11	0	0	0	0	0	0
493.27990542246	100	snposition	-CH2(Sn1)	0	67	165	13	0	0	0	0	0	0	0	0	52	22	61	55	0	0	0	0	0	0	15	10	0	0	0	0	0	0	0	0	0
493.42513672633	3	doublebond	15:0 C10+H, 18:1(9) C13+H	170	78	113	28	11	30	9	0	0	0	0	0	50	70	69	0	5	0	0	0	0	59	32	70	7	0	11	0	0	0	0	0	0
505.42513672633	30	doublebond	15:0 C11-H, 18:1(9) C14-H	247	143	67	266	82	39	0	11	0	0	0	0	132	102	141	20	16	166	0	0	0	95	52	81	11	11	7	0	0	0	0	0	0
506.4329617584	60	doublebond	15:0 C11, 18:1(9) C14	36	33	94	47	33	37	11	0	11	0	0	0	29	0	70	0	5	11	0	0	0	15	22	58	17	0	3	0	0	0	0	0	0
507.2955554866	50	acylchain	-15:0-O	281	301	147	156	60	82	11	0	11	0	0	0	262	108	266	31	72	50	32	0	0	117	115	81	97	18	11	0	0	0	0	0	0
507.44078679047	3	doublebond	15:0 C11+H, 18:1(9) C14+H	0	0	11	20	0	24	0	0	0	0	0	0	11	0	0	0	0	0	0	0	0	7	11	0	10	0	0	0	0	0	0	0	0
519.44078679047	30	doublebond	15:0 C12-H, 18:1(9) C15-H	470	982	379	223	162	112	16	12	0	0	0	0	343	309	156	45	67	123	36	0	0	99	130	168	13	40	11	0	0	0	0	0	0
520.44861182254	60	doublebond	15:0 C12, 18:1(9) C15	137	162	60	57	27	11	0	0	0	0	0	0	59	53	115	8	19	11	0	0	0	25	22	22	21	0	0	0	0	0	0	0	0
521.45643685461	3	doublebond	15:0 C12+H, 18:1(9) C15+H	37	68	18	17	64	11	0	0	0	0	0	0	11	11	25	0	0	0	0	0	0	0	0	63	0	0	0	0	0	0	0	0	0
524.29829513823	50	acylchain	-15:0	134	72	135	69	32	47	3	0	0	0	0	0	103	58	108	43	19	11	0	0	0	85	23	101	11	13	0	0	0	0	0	0	0
533.45643685461	30	doublebond	15:0 C13-H, 18:1(9) C16-H	119	174	174	43	120	36	11	11	0	0	0	0	119	233	161	54	11	16	0	0	0	221	59	114	0	0	0	0	0	0	0	0	0
534.46426188668	60	doublebond	15:0 C13, 18:1(9) C16	71	47	37	23	10	7	0	0	0	0	0	0	115	84	40	36	0	11	6	0	0	24	17	26	3	0	0	0	0	0	0	0	0
535.47208691875	3	doublebond	15:0 C13+H, 18:1(9) C16+H	20	50	70	25	0	11	0	0	0	0	0	0	57	51	27	0	0	0	0	0	0	17	14	0	0	0	11	0	0	0	0	0	0
547.47208691875	30	doublebond	15:0 C14-H, 18:1(9) C17-H	66	57	88	25	22	0	0	0	0	0	0	0	26	15	28	0	5	31	0	0	0	12	11	19	0	0	0	0	0	0	0	0	0
548.47991195082	60	doublebond	15:0 C14, 18:1(9) C17	66	20	48	0	27	0	0	0	0	0	0	0	11	24	78	0	11	0	0	0	0	11	14	0	0	0	0	0	0	0	0	0	0
549.48773698289	3	doublebond	15:0 C14+H, 18:1(9) C17+H	11	34	0	9	0	0	0	0	0	0	0	0	2	10	11	0	0	0	0	0	0	11	4	0	0	0	0	0	0	0	0	0	0
563.50338704703	500	metaboliteclass	Precursor -C3H8NO6P	6878	6828	4617	2564	2598	2243	369	219	188	0	0	0	4714	4283	4530	1103	1092	1277	231	0	0	3859	3729	3250	677	728	559	0	0	0	0	0	0
703.51465638456	200	metaboliteclass	Precursor -CHO2	808	849	842	283	156	170	67	11	20	0	0	0	464	785	571	110	62	159	25	0	0	325	275	346	65	28	17	0	0	0	0	0	0
730.50174597205	100	metaboliteclass	Precursor -H2O	108	52	75	88	17	25	0	11	0	0	0	0	51	86	96	10	0	11	0	0	0	21	30	69	0	0	0	0	0	0	0	0	0
748.51231065575	999	precursor	Precursor	9972	13176	10181	6401	5264	6163	1488	886	1138	0	0	0	7555	9016	10687	2742	3499	3739	760	0	0	5653	5479	7349	2259	2464	2113	0	0	0	0	0	0
