## Supplementary material for "MS-DIAL 5 multimodal mass spectrometry data mining unveils lipidome complexities": Source data: AlignmentID000357.txt

m/z	Reference intensity	Spectrum	Comment	20221223_Lsplash_max_1	20221223_Lsplash_max_2	20221223_Lsplash_max_3	20221223_Lsplash_x10_1	20221223_Lsplash_x10_2	20221223_Lsplash_x10_3	20221223_Lsplash_x100_1	20221223_Lsplash_x100_2	20221223_Lsplash_x100_3	20221223_Lsplash_x1000_1	20221223_Lsplash_x1000_2	20221223_Lsplash_x1000_3	20221223_Lsplash_x2_1	20221223_Lsplash_x2_2	20221223_Lsplash_x2_3	20221223_Lsplash_x20_1	20221223_Lsplash_x20_2	20221223_Lsplash_x20_3	20221223_Lsplash_x200_1	20221223_Lsplash_x200_2	20221223_Lsplash_x200_3	20221223_Lsplash_x5_1	20221223_Lsplash_x5_2	20221223_Lsplash_x5_3	20221223_Lsplash_x50_1	20221223_Lsplash_x50_2	20221223_Lsplash_x50_3	20221223_Lsplash_x500_1	20221223_Lsplash_x500_2	20221223_Lsplash_x500_3	20221223_MeOH_KE14_1	20221223_MeOH_KE14_2	20221223_MeOH_KE14_3
173.02095110287	100	metaboliteclass	Header	3662	2337	2254	1606	1162	1682	223	176	161	0	0	0	3333	2790	2411	786	796	1270	0	0	0	2539	1274	1268	432	400	270	0	0	0	0	0	0
213.05225123115	400	metaboliteclass	Gly-C	2098	1713	2896	919	530	732	86	59	108	0	0	0	1750	1689	1732	239	308	414	0	0	0	1612	1038	1015	260	228	214	0	0	0	0	0	0
215.03151578657	350	metaboliteclass	Gly-O	2851	3119	3037	1490	697	1093	199	129	152	0	0	0	2898	2809	2328	359	651	593	0	0	0	1563	1283	1650	162	273	251	0	0	0	0	0	0
225.2212919844	100	acylchain	15:0 acyl	1233	1763	1405	310	164	435	71	68	100	0	0	0	1362	1094	1063	446	274	252	0	0	0	591	473	563	114	61	77	0	0	0	0	0	0
265.25259211268	100	acylchain	18:1(9) acyl	805	906	1299	385	165	389	66	48	56	0	0	0	729	1049	887	205	146	160	0	0	0	549	411	683	62	175	99	0	0	0	0	0	0
281.24750673224	100	acylchain	-Header -18:1(9)-H2O	336	349	586	230	78	277	26	19	37	0	0	0	555	365	243	81	43	35	0	0	0	224	153	215	50	23	45	0	0	0	0	0	0
299.25807141594	200	acylchain	-Header -18:1(9)	3492	2940	4163	1341	727	1281	227	337	228	0	0	0	3806	2519	2563	712	904	648	0	0	0	2549	1871	2748	282	300	312	0	0	0	0	0	0
308.27098182845	100	snposition	-Header -CH2(Sn1)	28	14	35	68	0	0	0	0	0	0	0	0	52	20	34	0	34	4	0	0	0	0	0	11	0	0	0	0	0	0	0	0	0
321.27880686052	100	acylchain	-Header -15:0-H2O	693	629	500	318	87	184	15	12	27	0	0	0	460	445	521	231	112	156	0	0	0	489	251	261	23	31	71	0	0	0	0	0	0
325.23733597136	15	doublebond	18:1(9) C1-H	225	180	125	49	30	30	8	0	8	0	0	0	175	117	147	12	19	21	0	0	0	140	79	55	0	11	0	0	0	0	0	0	0
326.24516100343	30	doublebond	18:1(9) C1	106	45	97	77	0	11	0	0	0	0	0	0	75	82	70	34	48	0	0	0	0	49	11	13	0	0	0	0	0	0	0	0	0
327.2529860355	1.5	doublebond	18:1(9) C1+H	41	35	84	17	0	11	0	0	0	0	0	0	138	20	35	0	37	11	0	0	0	16	11	43	17	0	0	0	0	0	0	0	0
339.2529860355	15	doublebond	18:1(9) C2-H	0	0	0	0	0	0	0	0	0	0	0	0	0	11	0	0	0	0	0	0	0	0	0	0	0	0	0	0	0	0	0	0	0
339.28937154422	200	acylchain	-Header -15:0	3743	2924	3754	1030	1053	982	70	91	125	0	0	0	2299	3313	2711	722	638	503	0	0	0	1688	1044	1783	282	259	362	0	0	0	0	0	0
340.26081106757	45	doublebond	18:1(9) C2	491	453	610	175	72	114	14	0	27	0	0	0	364	292	458	59	101	79	0	0	0	210	213	209	14	21	29	0	0	0	0	0	0
341.26863609964	60	doublebond	18:1(9) C2+H	234	257	225	94	83	119	7	11	40	0	0	0	185	115	165	39	10	55	0	0	0	200	88	176	0	14	5	0	0	0	0	0	0
353.26863609964	60	doublebond	18:1(9) C3-H	2386	1852	1349	573	190	425	46	43	63	0	0	0	1325	1135	1239	281	279	194	0	0	0	720	509	789	63	60	111	0	0	0	0	0	0
354.27646113171	22.5	doublebond	18:1(9) C3	206	225	168	51	73	59	10	0	23	0	0	0	161	134	151	37	37	30	0	0	0	160	145	113	13	33	10	0	0	0	0	0	0
355.28428616378	15	doublebond	18:1(9) C3+H	11	32	37	9	0	0	0	0	0	0	0	0	24	58	51	0	6	0	0	0	0	0	11	11	0	11	11	0	0	0	0	0	0
365.26863609964	15	doublebond	15:0 C1-H	306	209	254	79	26	29	0	0	14	0	0	0	120	170	121	35	24	25	0	0	0	128	86	300	74	13	10	0	0	0	0	0	0
366.27646113171	30	doublebond	15:0 C1	214	53	127	21	18	21	0	11	0	0	0	0	98	94	80	69	21	11	0	0	0	49	39	35	9	0	0	0	0	0	0	0	0
367.28428616378	16.5	doublebond	15:0 C1+H, 18:1(9) C4-H	547	339	450	74	137	65	18	10	8	0	0	0	282	545	281	101	63	96	0	0	0	259	187	282	31	23	20	0	0	0	0	0	0
368.29211119585	30	doublebond	18:1(9) C4	198	202	324	56	40	78	0	10	0	0	0	0	138	246	249	41	17	11	0	0	0	103	60	81	0	11	0	0	0	0	0	0	0
369.29993622792	1.5	doublebond	18:1(9) C4+H	42	5	24	11	0	0	0	0	0	0	0	0	25	19	11	0	0	0	0	0	0	145	0	12	0	0	0	0	0	0	0	0	0
379.28428616378	15	doublebond	15:0 C2-H	29	11	149	150	62	19	48	0	0	0	0	0	150	0	11	19	27	99	0	0	0	126	44	53	11	11	11	0	0	0	0	0	0
380.29211119585	45	doublebond	15:0 C2	275	307	415	135	78	88	0	9	30	0	0	0	257	205	342	37	38	71	0	0	0	218	143	211	56	11	39	0	0	0	0	0	0
381.29993622792	75	doublebond	15:0 C2+H, 18:1(9) C5-H	351	297	457	72	146	122	35	0	8	0	0	0	266	330	230	36	63	73	0	0	0	184	167	260	25	16	29	0	0	0	0	0	0
382.30776125999	30	doublebond	18:1(9) C5	188	180	213	56	74	58	11	12	5	0	0	0	130	182	109	21	44	37	0	0	0	90	39	89	0	11	62	0	0	0	0	0	0
383.31558629206	1.5	doublebond	18:1(9) C5+H	68	13	15	9	11	31	0	0	0	0	0	0	8	40	17	4	0	0	0	0	0	16	0	7	0	0	0	0	0	0	0	0	0
393.29993622792	60	doublebond	15:0 C3-H	918	447	1523	214	144	331	11	23	31	0	0	0	589	726	642	80	261	133	0	0	0	617	509	277	30	32	26	0	0	0	0	0	0
394.30776125999	22.5	doublebond	15:0 C3	129	123	113	136	34	52	8	11	0	0	0	0	89	100	74	67	93	66	0	0	0	65	37	19	15	0	0	0	0	0	0	0	0
395.31558629206	30	doublebond	15:0 C3+H, 18:1(9) C6-H	402	478	302	75	57	209	11	0	18	0	0	0	259	208	288	43	98	21	0	0	0	106	142	106	9	53	0	0	0	0	0	0	0
396.32341132413	30	doublebond	18:1(9) C6	634	453	517	124	201	121	16	13	18	0	0	0	405	641	457	147	140	72	0	0	0	265	173	359	67	25	95	0	0	0	0	0	0
397.3312363562	1.5	doublebond	18:1(9) C6+H	25	66	95	18	20	0	0	0	0	0	0	0	51	14	47	12	11	0	0	0	0	11	52	11	0	0	0	0	0	0	0	0	0
407.31558629206	15	doublebond	15:0 C4-H	633	276	418	150	138	97	11	0	18	0	0	0	371	419	389	129	108	164	0	0	0	241	183	179	102	96	52	0	0	0	0	0	0
408.32341132413	30	doublebond	15:0 C4	148	98	224	46	27	38	11	20	0	0	0	0	272	128	122	14	46	33	0	0	0	60	56	94	37	11	41	0	0	0	0	0	0
409.3312363562	121.5	doublebond, doublebond_high	15:0 C4+H, 18:1(9) C7-H	1965	902	1082	431	269	312	46	46	78	0	0	0	796	635	818	228	188	169	0	0	0	621	603	601	67	29	56	0	0	0	0	0	0
410.33906138827	60	doublebond	18:1(9) C7	210	387	490	138	76	83	195	0	0	0	0	0	309	190	228	56	88	125	0	0	0	157	91	115	12	24	13	0	0	0	0	0	0
411.34688642034	1.5	doublebond	18:1(9) C7+H	30	31	34	10	11	11	0	0	0	0	0	0	34	12	10	11	8	0	0	0	0	11	12	0	0	0	0	0	0	0	0	0	0
421.3312363562	15	doublebond	15:0 C5-H	192	179	393	83	92	46	0	16	0	0	0	0	179	155	209	26	87	29	0	0	0	109	90	93	0	0	12	0	0	0	0	0	0
422.33906138827	30	doublebond	15:0 C5	132	250	121	74	15	41	41	0	25	0	0	0	84	188	171	11	69	0	0	0	0	56	79	38	0	5	0	0	0	0	0	0	0
423.34688642034	16.5	doublebond	15:0 C5+H, 18:1(9) C8-H	395	297	615	106	80	120	11	0	14	0	0	0	227	337	269	33	40	40	0	0	0	205	71	240	29	62	16	0	0	0	0	0	0
424.35471145241	30	doublebond	18:1(9) C8	265	137	188	98	133	49	0	8	0	0	0	0	141	252	138	108	37	18	0	0	0	134	133	98	0	0	0	0	0	0	0	0	0
425.36253648448	1.5	doublebond	18:1(9) C8+H	57	103	50	8	11	18	0	9	0	0	0	0	87	109	102	0	11	46	0	0	0	15	23	101	0	0	0	0	0	0	0	0	0
435.34688642034	15	doublebond	15:0 C6-H	317	105	281	58	142	66	13	11	26	0	0	0	168	121	138	11	19	34	0	0	0	60	40	82	68	11	16	0	0	0	0	0	0
436.35471145241	37.5	doublebond	15:0 C6, 18:1(9) C9-H	137	168	169	40	43	42	0	0	0	0	0	0	80	49	226	16	27	21	0	0	0	39	47	46	11	0	0	0	0	0	0	0	0
437.36253648448	16.5	doublebond, doublebond_low	15:0 C6+H, 18:1(9) C9	251	153	220	37	37	35	10	0	11	0	0	0	116	35	74	62	0	40	0	0	0	73	50	34	9	10	12	0	0	0	0	0	0
438.37036151655	1.5	doublebond	18:1(9) C9+H	196	250	206	48	116	70	11	0	0	0	0	0	183	397	162	45	44	26	0	0	0	114	70	119	19	15	0	0	0	0	0	0	0
449.36253648448	30	doublebond	15:0 C7-H, 18:1(9) C10-H	477	420	608	226	174	134	36	44	57	0	0	0	637	282	415	126	88	58	0	0	0	298	344	286	16	11	50	0	0	0	0	0	0
450.37036151655	60	doublebond	15:0 C7, 18:1(9) C10	224	194	300	44	78	59	0	0	0	0	0	0	133	195	154	22	36	51	0	0	0	172	65	172	27	7	63	0	0	0	0	0	0
451.37818654862	3	doublebond	15:0 C7+H, 18:1(9) C10+H	180	193	259	54	83	36	8	9	0	0	0	0	149	164	279	20	20	12	0	0	0	118	120	121	11	9	11	0	0	0	0	0	0
453.26118136823	100	acylchain	-18:1(9)-H2O	470	377	372	209	139	76	11	0	10	0	0	0	391	307	280	46	64	74	0	0	0	138	129	185	103	8	20	0	0	0	0	0	0
462.27409178074	100	snposition	-H2O -CH2(Sn1)	20	0	11	10	0	0	0	0	0	0	0	0	24	11	0	0	0	0	0	0	0	10	0	0	0	0	0	0	0	0	0	0	0
463.37818654862	75	doublebond	15:0 C8-H, 18:1(9) C11-H	509	596	898	108	153	197	11	5	60	0	0	0	386	290	335	73	59	168	0	0	0	214	131	266	28	67	16	0	0	0	0	0	0
464.38601158069	150	doublebond, doublebond_high	15:0 C8, 18:1(9) C11	395	402	283	103	82	120	9	0	28	0	0	0	286	296	281	41	56	62	0	0	0	219	158	159	16	24	11	0	0	0	0	0	0
465.39383661276	3	doublebond	15:0 C8+H, 18:1(9) C11+H	720	445	706	102	104	114	11	16	8	0	0	0	354	690	241	95	98	84	0	0	0	287	305	169	41	19	24	0	0	0	0	0	0
471.27174605193	100	acylchain	-18:1(9)	207	228	181	29	113	124	11	0	7	0	0	0	100	143	145	35	47	75	0	0	0	83	84	92	11	0	24	0	0	0	0	0	0
477.39383661276	30	doublebond	15:0 C9-H, 18:1(9) C12-H	405	439	475	72	82	120	0	11	11	0	0	0	199	275	190	67	83	144	0	0	0	117	114	205	13	31	16	0	0	0	0	0	0
478.40166164483	60	doublebond	15:0 C9, 18:1(9) C12	369	244	183	37	72	28	0	16	0	0	0	0	134	149	124	73	25	16	0	0	0	104	36	85	14	10	20	0	0	0	0	0	0
479.4094866769	3	doublebond	15:0 C9+H, 18:1(9) C12+H	239	126	318	92	47	56	0	11	6	0	0	0	265	155	128	87	30	16	0	0	0	147	86	79	10	0	7	0	0	0	0	0	0
480.28465646444	100	snposition	-CH2(Sn1)	13	21	11	43	0	38	0	0	0	0	0	0	33	32	85	52	0	0	0	0	0	11	5	0	16	0	0	0	0	0	0	0	0
491.4094866769	30	doublebond	15:0 C10-H, 18:1(9) C13-H	393	237	411	92	72	68	0	0	0	0	0	0	251	166	281	14	41	34	0	0	0	139	97	141	40	0	12	0	0	0	0	0	0
492.41731170897	60	doublebond	15:0 C10, 18:1(9) C13	254	159	197	17	35	41	0	0	0	0	0	0	149	75	120	21	51	21	0	0	0	32	35	40	13	18	0	0	0	0	0	0	0
493.29248149651	100	acylchain	-15:0-H2O	109	61	158	135	17	55	0	0	0	0	0	0	112	134	128	11	14	11	0	0	0	40	26	114	0	6	61	0	0	0	0	0	0
493.42513674104	3	doublebond	15:0 C10+H, 18:1(9) C13+H	135	57	129	34	31	11	0	0	0	0	0	0	88	35	30	37	11	11	0	0	0	12	24	117	0	11	0	0	0	0	0	0	0
505.42513674104	30	doublebond	15:0 C11-H, 18:1(9) C14-H	337	314	230	68	44	123	18	0	16	0	0	0	185	307	127	29	37	61	0	0	0	110	165	110	11	16	36	0	0	0	0	0	0
506.43296177311	60	doublebond	15:0 C11, 18:1(9) C14	303	127	139	28	59	26	0	0	0	0	0	0	104	140	275	26	51	16	0	0	0	102	139	59	11	11	0	0	0	0	0	0	0
507.44078680518	3	doublebond	15:0 C11+H, 18:1(9) C14+H	102	86	158	61	51	40	0	0	0	0	0	0	49	56	99	11	11	11	0	0	0	57	18	66	0	0	10	0	0	0	0	0	0
511.30304618021	100	acylchain	-15:0	203	39	184	49	14	24	0	0	0	0	0	0	69	68	76	21	0	0	0	0	0	32	50	44	11	10	0	0	0	0	0	0	0
519.44078680518	30	doublebond	15:0 C12-H, 18:1(9) C15-H	612	724	758	280	215	147	28	73	34	0	0	0	484	362	302	207	151	123	0	0	0	286	248	325	53	38	59	0	0	0	0	0	0
520.44861183725	60	doublebond	15:0 C12, 18:1(9) C15	272	231	294	88	34	53	9	0	20	0	0	0	159	161	158	53	44	28	0	0	0	46	185	167	15	0	49	0	0	0	0	0	0
521.45643686932	3	doublebond	15:0 C12+H, 18:1(9) C15+H	114	37	72	11	69	13	0	0	0	0	0	0	54	157	33	13	0	0	0	0	0	11	27	15	0	0	0	0	0	0	0	0	0
533.45643686932	30	doublebond	15:0 C13-H, 18:1(9) C16-H	463	202	375	161	58	38	0	11	88	0	0	0	285	184	153	121	69	11	0	0	0	76	113	71	11	23	0	0	0	0	0	0	0
534.46426190139	60	doublebond	15:0 C13, 18:1(9) C16	355	225	211	73	48	79	11	11	0	0	0	0	279	213	158	36	38	33	0	0	0	108	97	60	11	0	11	0	0	0	0	0	0
535.47208693346	3	doublebond	15:0 C13+H, 18:1(9) C16+H	107	57	82	33	25	36	0	11	0	0	0	0	26	51	23	0	11	4	0	0	0	17	87	21	0	0	0	0	0	0	0	0	0
547.47208693346	30	doublebond	15:0 C14-H, 18:1(9) C17-H	72	80	108	27	29	17	0	0	0	0	0	0	212	95	75	11	0	11	0	0	0	69	47	67	0	21	0	0	0	0	0	0	0
548.47991196553	60	doublebond	15:0 C14, 18:1(9) C17	62	37	70	58	15	13	0	0	0	0	0	0	27	54	19	26	10	11	0	0	0	21	16	12	0	0	0	0	0	0	0	0	0
549.4877369976	3	doublebond	15:0 C14+H, 18:1(9) C17+H	27	42	23	8	11	0	0	0	0	0	0	0	14	55	5	0	0	0	0	0	0	11	12	26	9	0	0	0	0	0	0	0	0
563.50338706174	500	metaboliteclass	Precursor -C3H9O6P	8783	8647	8505	4276	2792	3729	525	377	592	0	0	0	7271	9575	6911	2219	2222	2141	0	0	0	3980	5258	3511	688	844	661	0	0	0	0	0	0
678.50683134941	100	metaboliteclass	Precursor -C3H6O2	1126	1015	973	221	299	208	27	15	62	0	0	0	671	530	556	121	134	130	0	0	0	223	398	454	103	53	59	0	0	0	0	0	0
734.53304609725	100	metaboliteclass	Precursor -H2O	2664	3196	2125	502	560	0	0	0	169	0	0	0	1442	1741	0	0	271	270	0	0	0	1059	928	0	178	0	0	0	0	0	0	0	0
735.51706169773	200	metaboliteclass	[M+H]+	5791	6059	5730	1276	741	1212	218	267	165	0	0	0	2930	2798	3944	736	691	591	0	0	0	2682	1983	2273	306	255	332	0	0	0	0	0	0
752.54361078095	999	precursor	Precursor	12065	11256	12146	6257	4755	5579	1160	1357	1584	0	0	0	10198	9258	7576	3612	3509	4282	0	0	0	6284	9066	6964	2596	2438	2253	0	0	0	0	0	0
