## Supplementary material for "MS-DIAL 5 multimodal mass spectrometry data mining unveils lipidome complexities": Source data: AlignmentID000382.txt

m/z	Reference intensity	Spectrum	Comment	20221223_Lsplash_max_1	20221223_Lsplash_max_2	20221223_Lsplash_max_3	20221223_Lsplash_x10_1	20221223_Lsplash_x10_2	20221223_Lsplash_x10_3	20221223_Lsplash_x100_1	20221223_Lsplash_x100_2	20221223_Lsplash_x100_3	20221223_Lsplash_x1000_1	20221223_Lsplash_x1000_2	20221223_Lsplash_x1000_3	20221223_Lsplash_x2_1	20221223_Lsplash_x2_2	20221223_Lsplash_x2_3	20221223_Lsplash_x20_1	20221223_Lsplash_x20_2	20221223_Lsplash_x20_3	20221223_Lsplash_x200_1	20221223_Lsplash_x200_2	20221223_Lsplash_x200_3	20221223_Lsplash_x5_1	20221223_Lsplash_x5_2	20221223_Lsplash_x5_3	20221223_Lsplash_x50_1	20221223_Lsplash_x50_2	20221223_Lsplash_x50_3	20221223_Lsplash_x500_1	20221223_Lsplash_x500_2	20221223_Lsplash_x500_3	20221223_MeOH_KE14_1	20221223_MeOH_KE14_2	20221223_MeOH_KE14_3
225.22238912985	200	acylchain	15:0+ Sn2, 15:0+	423	421	540	1782	1312	1602	138	246	203	49	64	133	384	301	463	1021	1655	1002	143	176	205	2031	2833	2110	1048	552	5	118	48	112	320	0	0
265.25368925813	100	acylchain	18:1(9)+	206	222	263	1068	899	776	137	94	95	38	55	78	245	208	280	516	761	396	46	152	75	1636	1378	1985	290	351	5	39	85	58	170	0	0
269.24750673224	100	snposition	Sn2 diagnostics	18	10	10	47	10	0	0	39	7	0	0	3	20	10	10	10	10	16	0	5	0	10	10	0	19	10	0	0	0	6	0	0	0
281.24750673224	200	acylchain	15:0+C3H3O Sn2, 15:0+C3H3O	67	75	132	348	264	352	37	52	54	22	20	21	47	79	94	215	354	121	16	18	22	497	383	423	85	97	0	16	11	17	69	0	0
299.25807141594	200	acylchain	15:0+C3H5O2 Sn2, 15:0+C3H5O2	809	906	638	1968	2156	1568	271	216	218	136	91	160	894	1093	557	1173	1312	1445	165	284	216	3603	3399	3222	1128	504	9	76	78	68	490	0	0
321.27880686052	100	acylchain	18:1(9)+C3H3O	173	100	117	529	495	641	85	77	57	16	59	42	144	144	107	287	306	196	70	44	58	711	812	744	153	145	0	31	13	29	88	0	0
339.28937154422	100	acylchain	18:1(9)+C3H5O2	200	115	129	502	351	330	64	58	76	41	17	42	181	125	140	363	369	429	26	68	88	940	867	783	293	150	0	19	18	35	111	0	0
411.37725817309	50	precursor	[Precursor]2+	436	248	359	1225	611	700	99	239	130	82	32	56	262	305	394	517	452	365	114	96	57	2709	1025	1265	301	229	10	50	50	40	76	0	0
523.47208693346	200	acylchain	-18:1(9)-O	3664	2760	3241	3529	4000	3729	948	827	612	176	263	366	3146	3129	2024	2606	3310	2453	623	763	370	6585	6857	4567	2129	2314	14	284	351	287	806	0	0
541.48265161716	50	acylchain	-18:1(9)	97	58	63	158	135	108	10	11	34	0	9	9	74	66	49	91	72	138	38	52	5	188	299	257	82	66	0	8	14	22	11	0	0
563.50338706174	400	acylchain	-15:0-O, -15:0-O Sn2	5805	4519	5297	6282	5652	4741	1288	611	1055	272	438	612	4061	4164	4674	3743	3030	3314	822	1266	645	9174	6002	6666	3573	1927	27	459	315	783	1290	0	0
581.51395174544	100	acylchain	-15:0, -15:0 Sn2	0	0	0	403	0	347	14	68	93	17	0	23	308	229	21	0	0	211	77	35	42	692	555	689	96	116	0	16	14	27	42	0	0
584.4884652558	12.5	doublebond	18:1(9) C1-H	11	0	0	10	33	0	0	0	0	0	0	0	0	0	0	0	0	0	0	0	0	0	31	11	0	5	0	0	0	0	0	0	0
585.49629028787	25	doublebond	18:1(9) C1	11	0	0	0	0	0	0	0	0	0	0	2	11	0	38	0	0	0	0	0	0	21	70	9	5	0	0	0	0	0	0	0	0
586.50411531994	1.25	doublebond	18:1(9) C1+H	0	0	11	24	0	14	0	0	0	0	0	2	0	11	22	0	0	0	0	0	0	11	13	10	5	5	0	0	0	0	0	0	0
598.50411531994	12.5	doublebond	18:1(9) C2-H	11	0	0	0	73	0	0	0	0	0	0	0	11	0	11	79	0	0	0	0	0	0	0	0	0	0	0	4	0	0	0	0	0
599.51194035201	37.5	doublebond	18:1(9) C2	111	45	53	89	44	271	24	10	8	0	9	4	48	42	32	41	78	96	11	7	6	142	111	214	37	18	0	7	11	4	11	0	0
600.51976538408	50	doublebond	18:1(9) C2+H	11	12	18	21	15	63	0	0	0	0	0	2	12	0	0	11	40	11	0	0	0	43	23	53	11	6	0	0	0	6	0	0	0
612.51976538408	50	doublebond	18:1(9) C3-H	38	34	48	64	134	53	15	0	5	0	0	3	56	37	20	60	11	42	0	6	8	46	139	89	12	23	0	0	10	4	0	0	0
613.52759041615	18.75	doublebond	18:1(9) C3	19	11	15	20	55	11	0	0	4	0	0	0	11	21	11	8	11	11	0	6	0	24	12	15	9	6	0	4	0	0	0	0	0
614.53541544822	12.5	doublebond	18:1(9) C3+H	0	0	0	0	0	0	0	0	0	0	0	0	0	0	0	0	0	0	0	0	6	0	0	0	0	0	0	0	0	0	0	0	0
624.51976538408	25	doublebond	15:0 C1-H, 15:0 C1-H	23	11	26	12	15	16	6	0	4	0	6	3	21	17	0	0	34	11	0	0	0	46	94	34	8	8	0	0	0	7	0	0	0
625.52759041615	50	doublebond	15:0 C1, 15:0 C1	41	28	54	47	71	10	17	34	10	0	6	8	19	40	44	46	45	8	0	6	6	55	185	64	13	25	0	0	6	6	11	0	0
626.53541544822	15	doublebond	15:0 C1+H, 15:0 C1+H, 18:1(9) C4-H	18	23	25	10	40	0	0	0	4	0	6	3	11	13	11	44	20	47	0	0	6	74	22	31	16	15	0	0	0	0	0	0	0
627.54324048029	25	doublebond	18:1(9) C4	24	23	55	34	11	32	0	0	0	0	14	5	23	0	0	14	76	13	10	0	0	35	17	38	17	6	0	0	0	7	0	0	0
628.55106551236	1.25	doublebond	18:1(9) C4+H	0	0	0	0	11	42	8	0	0	0	0	0	0	22	0	0	0	0	0	0	0	0	11	0	0	0	0	0	0	0	0	0	0
638.53541544822	25	doublebond	15:0 C2-H, 15:0 C2-H	23	24	15	44	61	11	10	11	4	0	0	4	11	11	14	11	63	11	0	6	8	44	102	52	19	10	0	0	0	4	0	0	0
639.54324048029	75	doublebond	15:0 C2, 15:0 C2	177	251	229	298	347	212	42	44	24	11	19	19	224	142	216	293	173	312	15	20	28	386	581	449	76	60	0	27	6	49	12	0	0
640.55106551236	112.5	doublebond	15:0 C2+H, 15:0 C2+H, 18:1(9) C5-H	43	34	28	32	30	51	8	0	6	0	7	3	47	44	26	28	21	30	0	6	6	148	50	77	17	22	0	0	6	4	11	0	0
641.55889054443	25	doublebond	18:1(9) C5	42	33	22	71	11	17	6	0	4	0	0	2	11	21	11	53	11	11	0	6	0	61	43	114	9	10	0	0	6	0	0	0	0
642.5667155765	1.25	doublebond	18:1(9) C5+H	0	0	0	0	0	0	0	0	0	0	0	0	0	0	0	0	0	0	0	0	0	0	0	84	0	0	0	0	0	0	0	0	0
652.55106551236	100	doublebond	15:0 C3-H, 15:0 C3-H	50	55	59	185	73	99	10	11	9	6	6	6	72	76	40	112	52	24	0	6	9	152	88	113	21	23	0	4	6	7	13	0	0
653.55889054443	37.5	doublebond	15:0 C3, 15:0 C3	41	34	19	33	40	43	14	0	6	6	6	4	26	20	30	104	11	11	0	7	0	94	59	41	12	18	0	0	6	0	0	0	0
654.5667155765	37.5	doublebond	15:0 C3+H, 15:0 C3+H, 18:1(9) C6-H	18	17	11	11	22	14	11	0	4	0	0	2	0	21	11	47	22	11	0	6	6	17	17	10	10	6	0	0	0	4	0	0	0
655.57454060857	25	doublebond	18:1(9) C6	0	11	18	15	15	16	11	0	0	0	6	3	17	27	11	11	56	29	0	0	6	32	9	79	9	6	0	0	0	0	33	0	0
656.58236564064	1.25	doublebond	18:1(9) C6+H	0	0	0	0	0	0	6	0	0	0	0	0	0	0	0	0	27	0	0	0	0	8	0	0	0	6	0	0	0	0	0	0	0
666.5667155765	25	doublebond	15:0 C4-H, 15:0 C4-H	25	30	28	19	23	20	9	0	9	6	0	2	37	12	21	17	9	23	0	0	0	39	41	18	6	6	0	0	0	0	0	0	0
667.57454060857	50	doublebond	15:0 C4, 15:0 C4	45	47	68	110	23	77	13	4	7	0	6	7	46	35	24	54	43	50	0	10	11	259	161	32	15	17	0	4	6	6	0	0	0
668.58236564064	102.5	doublebond, doublebond_high	15:0 C4+H, 15:0 C4+H, 18:1(9) C7-H	50	47	81	46	59	99	11	22	7	0	6	6	83	39	54	52	48	70	0	32	10	144	123	126	20	33	0	4	6	7	0	0	0
669.59019067271	50	doublebond	18:1(9) C7	22	26	31	22	39	68	6	0	7	0	0	4	29	34	25	19	17	28	0	9	6	70	46	88	13	10	0	7	6	5	0	0	0
670.59801570478	1.25	doublebond	18:1(9) C7+H	0	11	0	0	51	0	0	0	0	0	0	0	0	0	0	0	0	0	0	0	0	21	11	0	0	0	0	0	0	0	0	0	0
680.58236564064	25	doublebond	15:0 C5-H, 15:0 C5-H	33	26	31	40	59	41	6	0	7	10	0	2	23	15	29	28	27	31	13	0	0	83	75	92	18	22	0	4	0	4	11	0	0
681.59019067271	50	doublebond	15:0 C5, 15:0 C5	66	57	38	86	40	38	11	0	8	6	0	2	50	35	35	36	30	103	0	11	6	78	73	123	21	20	0	0	6	0	10	0	0
682.59801570478	15	doublebond	15:0 C5+H, 15:0 C5+H, 18:1(9) C8-H	21	22	11	52	5	14	0	0	4	0	0	0	16	11	11	11	19	12	0	0	6	33	21	8	10	0	0	0	0	0	0	0	0
683.60584073685	25	doublebond	18:1(9) C8	27	24	24	92	43	19	12	0	4	0	0	3	43	28	48	26	15	19	0	9	0	43	149	68	11	9	0	4	0	0	0	0	0
684.61366576892	1.25	doublebond	18:1(9) C8+H	14	11	11	0	33	0	6	0	0	0	0	0	11	11	11	0	0	0	0	0	0	15	11	11	0	12	0	0	0	0	0	0	0
694.59801570478	25	doublebond	15:0 C6-H, 15:0 C6-H	94	71	101	222	109	96	10	11	9	0	0	9	59	63	83	55	131	111	14	12	17	383	172	165	44	32	0	6	7	14	20	0	0
695.60584073685	56.25	doublebond	15:0 C6, 15:0 C6, 18:1(9) C9-H	75	71	48	107	36	124	16	9	6	6	0	5	85	22	74	72	67	78	0	11	6	108	108	202	58	26	0	6	6	4	11	0	0
696.61366576892	15	doublebond, doublebond_low	15:0 C6+H, 15:0 C6+H, 18:1(9) C9	22	29	19	34	11	11	6	0	7	0	0	0	19	18	21	0	11	0	0	0	0	32	20	16	6	0	0	0	0	8	0	0	0
697.62149080099	1.25	doublebond	18:1(9) C9+H	11	22	38	0	13	11	0	0	0	0	0	0	11	11	0	0	0	0	0	0	6	11	15	0	9	0	0	4	0	0	0	0	0
708.61366576892	37.5	doublebond	15:0 C7-H, 15:0 C7-H, 18:1(9) C10-H	244	233	168	246	176	213	83	86	21	6	20	15	167	140	122	118	145	163	49	39	52	366	372	384	87	102	0	9	11	21	66	0	0
709.62149080099	75	doublebond	15:0 C7, 15:0 C7, 18:1(9) C10	83	86	133	174	76	155	11	13	9	0	8	10	64	89	79	98	106	60	164	14	12	224	277	248	25	47	0	4	11	5	31	0	0
710.62931583306	3.75	doublebond	15:0 C7+H, 15:0 C7+H, 18:1(9) C10+H	32	27	33	11	15	8	0	0	4	0	0	2	32	15	11	53	11	0	0	6	0	74	18	43	9	25	0	6	0	0	11	0	0
722.62931583306	75	doublebond	15:0 C8-H, 15:0 C8-H, 18:1(9) C11-H	58	45	57	139	93	74	19	0	6	0	6	6	38	40	32	45	28	160	0	14	7	170	150	81	35	26	0	9	11	4	0	0	0
723.63714086513	150	doublebond, doublebond_high	15:0 C8, 15:0 C8, 18:1(9) C11	187	172	203	422	216	183	35	11	28	6	11	12	106	137	150	117	140	98	11	18	16	468	306	238	59	45	0	9	11	7	11	0	0
724.6449658972	3.75	doublebond	15:0 C8+H, 15:0 C8+H, 18:1(9) C11+H	59	117	52	100	62	34	6	0	4	0	6	5	43	36	29	39	5	21	0	0	0	156	74	46	8	10	0	5	0	0	0	0	0
736.6449658972	37.5	doublebond	15:0 C9-H, 15:0 C9-H, 18:1(9) C12-H	43	31	27	109	36	35	10	11	4	6	0	4	19	28	21	56	36	43	0	9	7	62	204	74	50	11	0	0	0	6	23	0	0
737.65279092927	75	doublebond	15:0 C9, 15:0 C9, 18:1(9) C12	112	122	76	78	124	86	10	11	8	0	0	14	88	51	77	153	133	63	11	14	9	128	142	161	49	48	0	0	0	7	0	0	0
738.66061596134	3.75	doublebond	15:0 C9+H, 15:0 C9+H, 18:1(9) C12+H	38	23	36	36	16	11	0	0	0	0	0	2	35	22	20	29	12	8	0	0	6	45	139	37	10	15	0	4	0	0	0	0	0
750.66061596134	37.5	doublebond	15:0 C10-H, 15:0 C10-H, 18:1(9) C13-H	40	20	39	108	36	66	15	5	7	0	10	5	23	28	31	49	34	27	6	6	10	121	165	179	15	6	0	0	0	12	13	0	0
751.66844099341	75	doublebond	15:0 C10, 15:0 C10, 18:1(9) C13	168	78	96	217	96	98	10	11	13	0	6	7	122	117	64	123	82	45	0	13	10	276	210	141	35	51	0	6	7	16	82	0	0
752.67626602548	3.75	doublebond	15:0 C10+H, 15:0 C10+H, 18:1(9) C13+H	50	39	21	0	18	41	6	0	0	0	0	4	12	17	22	11	13	17	0	6	0	33	71	26	11	11	0	0	0	4	0	0	0
764.67626602548	37.5	doublebond	15:0 C11-H, 15:0 C11-H, 18:1(9) C14-H	49	38	56	113	82	13	10	12	6	0	0	4	45	33	73	27	23	36	19	6	8	59	47	109	23	7	0	6	6	7	0	0	0
765.68409105755	75	doublebond	15:0 C11, 15:0 C11, 18:1(9) C14	101	108	154	179	68	97	10	11	9	7	23	8	80	78	50	57	27	58	12	6	14	105	198	113	40	32	0	4	0	11	32	0	0
766.69191608962	3.75	doublebond	15:0 C11+H, 15:0 C11+H, 18:1(9) C14+H	49	11	36	23	24	11	6	0	0	0	0	2	15	28	31	22	16	23	0	0	0	49	64	39	13	0	0	4	0	0	11	0	0
778.69191608962	37.5	doublebond	15:0 C12-H, 15:0 C12-H, 18:1(9) C15-H	60	105	57	88	125	56	9	0	5	0	0	5	35	51	51	41	47	22	0	6	11	69	80	75	14	21	0	4	0	0	0	0	0
779.69974112169	75	doublebond	15:0 C12, 15:0 C12, 18:1(9) C15	124	103	86	209	131	68	10	11	25	8	9	9	76	108	68	78	94	56	36	19	9	210	290	177	49	23	0	6	6	9	43	0	0
780.70756615376	3.75	doublebond	15:0 C12+H, 15:0 C12+H, 18:1(9) C15+H	35	21	20	11	28	14	6	0	5	0	0	2	35	22	11	29	13	11	0	0	0	132	11	61	11	6	0	0	0	0	0	0	0
787.71740257926	150	metaboliteclass	[M+H]+ -H2O	75	65	74	168	103	77	9	11	9	0	10	4	51	54	43	71	86	26	0	6	9	139	149	153	25	15	0	0	6	7	11	0	0
792.70756615376	37.5	doublebond	15:0 C13-H, 15:0 C13-H, 18:1(9) C16-H	118	38	73	132	42	70	15	11	7	0	9	10	42	56	47	42	27	23	0	6	0	118	88	94	17	31	0	4	6	7	11	0	0
793.71539118583	75	doublebond	15:0 C13, 15:0 C13, 18:1(9) C16	147	129	123	183	120	204	28	25	13	11	18	11	105	118	43	70	210	39	7	10	32	115	120	117	16	41	0	9	8	12	27	0	0
794.7232162179	3.75	doublebond	15:0 C13+H, 15:0 C13+H, 18:1(9) C16+H	21	45	37	25	26	24	0	0	4	6	0	3	20	25	40	20	15	29	0	12	0	74	55	34	11	6	0	8	7	0	15	0	0
804.74395166248	150	metaboliteclass	Precursor-H2O	207	374	244	294	117	0	33	22	43	14	18	4	183	181	0	178	0	0	11	30	21	390	646	0	57	86	0	4	0	11	47	0	0
805.72796726296	150	metaboliteclass	[M+H]+	84	95	91	89	60	159	11	0	8	6	6	9	41	67	51	34	35	24	11	15	8	133	90	123	50	21	0	4	6	4	150	0	0
806.7232162179	37.5	doublebond	15:0 C14-H, 15:0 C14-H, 18:1(9) C17-H	48	36	56	80	46	35	10	0	4	0	0	3	21	27	22	12	23	39	0	6	7	114	49	70	14	11	0	0	11	4	0	0	0
807.73104124997	75	doublebond	15:0 C14, 15:0 C14, 18:1(9) C17	45	31	44	81	31	51	6	11	8	0	0	2	27	22	34	51	11	52	0	11	0	28	49	57	18	9	0	0	0	0	0	0	0
808.73886628204	3.75	doublebond	15:0 C14+H, 15:0 C14+H, 18:1(9) C17+H	11	11	11	11	7	11	0	0	0	0	0	0	0	0	0	0	0	0	0	0	0	47	12	11	0	0	0	0	0	0	0	0	0
822.75451634618	999	precursor	Precursor	21974	28367	19819	9373	7225	7873	3107	3714	3047	931	1833	1965	26640	18020	16488	9296	7416	9136	2669	2462	2909	12664	10571	13134	4260	5078	137	1039	1505	1506	2712	0	0
