## Supplementary material for "MS-DIAL 5 multimodal mass spectrometry data mining unveils lipidome complexities": Source data: AlignmentID000398.txt

m/z	Reference intensity	Spectrum	Comment	20221223_Lsplash_max_1	20221223_Lsplash_max_2	20221223_Lsplash_max_3	20221223_Lsplash_x10_1	20221223_Lsplash_x10_2	20221223_Lsplash_x10_3	20221223_Lsplash_x100_1	20221223_Lsplash_x100_2	20221223_Lsplash_x100_3	20221223_Lsplash_x1000_1	20221223_Lsplash_x1000_2	20221223_Lsplash_x1000_3	20221223_Lsplash_x2_1	20221223_Lsplash_x2_2	20221223_Lsplash_x2_3	20221223_Lsplash_x20_1	20221223_Lsplash_x20_2	20221223_Lsplash_x20_3	20221223_Lsplash_x200_1	20221223_Lsplash_x200_2	20221223_Lsplash_x200_3	20221223_Lsplash_x5_1	20221223_Lsplash_x5_2	20221223_Lsplash_x5_3	20221223_Lsplash_x50_1	20221223_Lsplash_x50_2	20221223_Lsplash_x50_3	20221223_Lsplash_x500_1	20221223_Lsplash_x500_2	20221223_Lsplash_x500_3	20221223_MeOH_KE14_1	20221223_MeOH_KE14_2	20221223_MeOH_KE14_3
261.03699508983	500	metaboliteclass	Header	4136	3035	3053	2929	1446	1336	268	0	0	0	0	0	3067	1956	2309	630	807	887	0	0	0	1857	2614	2037	385	341	398	0	0	0	0	0	0
281.24750673224	80	none	-C6H13O9P -18:1(9)-H2O	554	459	285	237	174	64	23	0	0	0	0	0	210	211	287	73	67	48	0	0	0	138	217	216	22	76	33	0	0	0	0	0	0
299.25807141594	100	acylchain	-C6H13O9P -18:1(9)	2404	2625	2471	1333	978	1006	109	0	0	0	0	0	1283	1862	2220	178	466	608	0	0	0	1506	1963	1104	275	219	90	0	0	0	0	0	0
301.06829521811	250	metaboliteclass	Gly-C	2069	1629	1711	861	342	734	42	0	0	0	0	0	1115	1004	1454	442	212	355	0	0	0	622	670	863	190	86	59	0	0	0	0	0	0
303.04755977353	200	metaboliteclass	Gly-O	1734	1781	1843	660	398	451	106	0	0	0	0	0	1586	803	1420	341	255	335	0	0	0	718	807	849	154	132	109	0	0	0	0	0	0
321.27880686052	80	none	-C6H13O9P -15:0-H2O	641	719	715	211	231	254	14	0	0	0	0	0	314	285	602	146	101	91	0	0	0	367	242	374	63	36	16	0	0	0	0	0	0
325.23733597136	15	doublebond	18:1(9) C1-H	172	159	99	50	39	48	9	0	0	0	0	0	66	91	91	17	11	18	0	0	0	38	56	95	0	8	0	0	0	0	0	0	0
326.24516100343	30	doublebond	18:1(9) C1	55	41	29	42	13	36	0	0	0	0	0	0	26	25	46	12	0	0	0	0	0	14	15	22	11	0	0	0	0	0	0	0	0
327.2529860355	1.5	doublebond	18:1(9) C1+H	52	63	118	50	11	31	0	0	0	0	0	0	33	27	43	0	0	11	0	0	0	47	26	14	0	0	0	0	0	0	0	0	0
339.2529860355	15	doublebond	18:1(9) C2-H	0	0	0	141	0	0	0	0	0	0	0	0	0	0	0	0	11	0	0	0	0	0	0	0	30	0	0	0	0	0	0	0	0
339.28937154422	100	acylchain	-C6H13O9P -15:0	1903	1550	1272	672	326	580	38	0	0	0	0	0	1261	703	1288	198	226	236	0	0	0	829	729	795	59	96	117	0	0	0	0	0	0
340.26081106757	45	doublebond	18:1(9) C2	398	280	374	132	86	112	41	0	0	0	0	0	397	146	255	91	101	51	0	0	0	238	224	256	59	29	40	0	0	0	0	0	0
341.26863609964	60	doublebond	18:1(9) C2+H	241	157	190	107	43	46	8	0	0	0	0	0	136	121	240	39	44	35	0	0	0	132	88	96	11	11	25	0	0	0	0	0	0
353.26863609964	60	doublebond	18:1(9) C3-H	1095	1187	1403	585	369	282	37	0	0	0	0	0	778	613	566	137	231	229	0	0	0	875	633	491	207	77	97	0	0	0	0	0	0
354.27646113171	22.5	doublebond	18:1(9) C3	161	150	138	50	105	52	0	0	0	0	0	0	101	87	194	13	13	14	0	0	0	80	59	80	14	11	11	0	0	0	0	0	0
355.28428616378	15	doublebond	18:1(9) C3+H	11	12	36	11	0	0	0	0	0	0	0	0	16	0	50	0	11	0	0	0	0	28	5	11	0	0	0	0	0	0	0	0	0
365.26863609964	15	doublebond	15:0 C1-H	219	146	170	98	58	31	11	0	0	0	0	0	122	162	126	34	28	73	0	0	0	86	68	99	12	0	11	0	0	0	0	0	0
366.27646113171	30	doublebond	15:0 C1	55	54	70	30	39	11	0	0	0	0	0	0	77	70	69	10	11	38	0	0	0	11	60	47	0	0	49	0	0	0	0	0	0
367.28428616378	16.5	doublebond	15:0 C1+H, 18:1(9) C4-H	386	444	295	164	90	122	48	0	0	0	0	0	133	222	310	37	34	59	0	0	0	197	123	115	36	7	24	0	0	0	0	0	0
368.29211119585	30	doublebond	18:1(9) C4	91	100	128	56	66	44	0	0	0	0	0	0	121	58	244	55	14	13	0	0	0	113	40	81	0	10	0	0	0	0	0	0	0
369.29993622792	1.5	doublebond	18:1(9) C4+H	25	18	16	13	0	0	0	0	0	0	0	0	11	22	12	11	0	13	0	0	0	0	0	11	0	0	0	0	0	0	0	0	0
379.28428616378	15	doublebond	15:0 C2-H	0	43	77	40	66	11	0	0	0	0	0	0	140	0	0	0	38	31	0	0	0	11	0	0	0	10	0	0	0	0	0	0	0
380.29211119585	45	doublebond	15:0 C2	164	243	217	107	86	41	0	0	0	0	0	0	162	124	268	17	50	36	0	0	0	254	81	93	13	15	11	0	0	0	0	0	0
381.29993622792	75	doublebond	15:0 C2+H, 18:1(9) C5-H	410	284	170	94	113	128	15	0	0	0	0	0	278	141	163	67	47	62	0	0	0	116	178	100	11	15	37	0	0	0	0	0	0
382.30776125999	30	doublebond	18:1(9) C5	118	86	127	178	32	100	14	0	0	0	0	0	97	77	65	45	73	34	0	0	0	44	116	57	40	11	28	0	0	0	0	0	0
383.31558629206	1.5	doublebond	18:1(9) C5+H	30	13	0	45	19	0	0	0	0	0	0	0	29	14	47	0	0	0	0	0	0	0	11	0	0	0	0	0	0	0	0	0	0
393.29993622792	60	doublebond	15:0 C3-H	589	379	743	458	130	172	33	0	0	0	0	0	439	360	287	144	86	102	0	0	0	361	292	242	19	47	17	0	0	0	0	0	0
394.30776125999	22.5	doublebond	15:0 C3	67	67	122	60	39	46	4	0	0	0	0	0	42	73	56	11	23	14	0	0	0	50	223	79	14	4	0	0	0	0	0	0	0
395.31558629206	30	doublebond	15:0 C3+H, 18:1(9) C6-H	256	252	201	98	96	82	15	0	0	0	0	0	190	70	146	15	28	29	0	0	0	94	79	122	49	16	11	0	0	0	0	0	0
396.32341132413	30	doublebond	18:1(9) C6	842	387	354	162	126	97	6	0	0	0	0	0	281	283	335	98	58	89	0	0	0	286	267	172	63	21	79	0	0	0	0	0	0
397.3312363562	1.5	doublebond	18:1(9) C6+H	52	11	29	11	0	0	0	0	0	0	0	0	11	14	15	15	0	0	0	0	0	18	6	11	0	0	0	0	0	0	0	0	0
407.31558629206	15	doublebond	15:0 C4-H	298	329	421	139	162	173	30	0	0	0	0	0	308	238	410	67	45	43	0	0	0	106	229	138	44	38	0	0	0	0	0	0	0
408.32341132413	30	doublebond	15:0 C4	150	155	119	49	28	66	10	0	0	0	0	0	66	148	80	29	19	115	0	0	0	79	37	40	17	11	0	0	0	0	0	0	0
409.3312363562	121.5	doublebond, doublebond_high	15:0 C4+H, 18:1(9) C7-H	842	1304	821	534	167	356	31	0	0	0	0	0	758	496	1400	227	67	201	0	0	0	629	452	355	62	65	58	0	0	0	0	0	0
410.33906138827	60	doublebond	18:1(9) C7	360	147	172	90	59	51	0	0	0	0	0	0	82	82	193	28	21	64	0	0	0	74	18	52	35	0	11	0	0	0	0	0	0
411.34688642034	1.5	doublebond	18:1(9) C7+H	26	82	15	0	55	11	0	0	0	0	0	0	12	0	12	0	11	0	0	0	0	5	11	15	0	0	0	0	0	0	0	0	0
421.3312363562	15	doublebond	15:0 C5-H	193	239	179	77	46	77	21	0	0	0	0	0	67	135	178	43	49	38	0	0	0	63	49	118	20	10	8	0	0	0	0	0	0
422.33906138827	30	doublebond	15:0 C5	87	96	97	73	38	27	0	0	0	0	0	0	39	46	189	32	39	11	0	0	0	87	58	54	11	11	0	0	0	0	0	0	0
423.34688642034	16.5	doublebond	15:0 C5+H, 18:1(9) C8-H	218	338	234	90	92	48	0	0	0	0	0	0	328	146	202	22	43	58	0	0	0	128	69	101	11	7	26	0	0	0	0	0	0
424.35471145241	30	doublebond	18:1(9) C8	138	234	205	49	93	38	10	0	0	0	0	0	74	125	108	12	18	28	0	0	0	77	49	89	8	42	7	0	0	0	0	0	0
425.36253648448	1.5	doublebond	18:1(9) C8+H	87	83	40	20	0	15	0	0	0	0	0	0	30	29	71	11	9	11	0	0	0	29	24	28	0	0	0	0	0	0	0	0	0
435.34688642034	15	doublebond	15:0 C6-H	321	306	264	125	56	58	11	0	0	0	0	0	240	166	79	34	45	52	0	0	0	132	105	105	11	29	11	0	0	0	0	0	0
436.35471145241	37.5	doublebond	15:0 C6, 18:1(9) C9-H	132	94	126	66	29	29	0	0	0	0	0	0	85	194	195	29	33	11	0	0	0	89	52	20	0	11	15	0	0	0	0	0	0
437.36253648448	16.5	doublebond, doublebond_low	15:0 C6+H, 18:1(9) C9	207	128	88	90	20	54	0	0	0	0	0	0	110	234	160	11	14	56	0	0	0	78	104	77	11	9	8	0	0	0	0	0	0
438.37036151655	1.5	doublebond	18:1(9) C9+H	264	159	180	182	26	127	11	0	0	0	0	0	166	72	155	13	87	41	0	0	0	59	84	46	21	43	0	0	0	0	0	0	0
449.36253648448	30	doublebond	15:0 C7-H, 18:1(9) C10-H	425	306	444	255	205	132	86	0	0	0	0	0	377	312	296	68	131	47	0	0	0	204	294	217	32	57	11	0	0	0	0	0	0
450.37036151655	60	doublebond	15:0 C7, 18:1(9) C10	210	105	190	99	94	105	0	0	0	0	0	0	125	138	225	26	32	42	0	0	0	48	118	157	12	0	15	0	0	0	0	0	0
451.37818654862	3	doublebond	15:0 C7+H, 18:1(9) C10+H	298	140	151	105	35	112	11	0	0	0	0	0	140	100	165	50	91	60	0	0	0	86	65	65	0	5	0	0	0	0	0	0	0
463.37818654862	75	doublebond	15:0 C8-H, 18:1(9) C11-H	367	439	328	90	81	101	11	0	0	0	0	0	266	211	253	127	96	66	0	0	0	125	100	164	7	11	37	0	0	0	0	0	0
464.38601158069	150	doublebond, doublebond_high	15:0 C8, 18:1(9) C11	320	323	507	94	103	102	48	0	0	0	0	0	195	135	197	70	81	65	0	0	0	169	112	155	14	13	9	0	0	0	0	0	0
465.39383661276	3	doublebond	15:0 C8+H, 18:1(9) C11+H	498	735	336	95	92	144	8	0	0	0	0	0	287	170	215	52	36	20	0	0	0	216	188	250	30	37	22	0	0	0	0	0	0
477.39383661276	30	doublebond	15:0 C9-H, 18:1(9) C12-H	411	260	213	97	121	132	0	0	0	0	0	0	145	175	269	46	64	60	0	0	0	89	165	75	36	20	11	0	0	0	0	0	0
478.40166164483	60	doublebond	15:0 C9, 18:1(9) C12	107	171	131	44	62	148	0	0	0	0	0	0	84	53	170	11	13	44	0	0	0	244	56	107	10	0	0	0	0	0	0	0	0
479.4094866769	3	doublebond	15:0 C9+H, 18:1(9) C12+H	297	145	241	78	13	23	0	0	0	0	0	0	85	83	102	76	11	11	0	0	0	51	28	135	11	11	33	0	0	0	0	0	0
491.4094866769	30	doublebond	15:0 C10-H, 18:1(9) C13-H	231	307	177	82	102	60	0	0	0	0	0	0	149	159	138	76	26	24	0	0	0	87	41	110	56	18	11	0	0	0	0	0	0
492.41731170897	60	doublebond	15:0 C10, 18:1(9) C13	76	167	131	30	73	11	0	0	0	0	0	0	86	45	74	35	11	48	0	0	0	41	42	54	0	11	0	0	0	0	0	0	0
493.42513674104	3	doublebond	15:0 C10+H, 18:1(9) C13+H	112	49	72	15	10	11	0	0	0	0	0	0	86	15	81	11	11	11	0	0	0	35	22	32	0	11	0	0	0	0	0	0	0
505.42513674104	30	doublebond	15:0 C11-H, 18:1(9) C14-H	287	175	184	128	69	70	0	0	0	0	0	0	249	165	220	18	12	18	0	0	0	150	109	109	18	23	8	0	0	0	0	0	0
506.43296177311	60	doublebond	15:0 C11, 18:1(9) C14	215	107	152	65	64	55	4	0	0	0	0	0	37	113	117	29	18	36	0	0	0	47	88	34	11	12	39	0	0	0	0	0	0
507.44078680518	3	doublebond	15:0 C11+H, 18:1(9) C14+H	69	41	28	23	10	40	0	0	0	0	0	0	19	76	29	0	0	0	0	0	0	17	15	37	0	11	0	0	0	0	0	0	0
519.44078680518	30	doublebond	15:0 C12-H, 18:1(9) C15-H	592	459	413	203	219	198	11	0	0	0	0	0	286	300	386	110	48	55	0	0	0	244	199	195	31	45	24	0	0	0	0	0	0
520.44861183725	60	doublebond	15:0 C12, 18:1(9) C15	326	246	246	54	45	105	0	0	0	0	0	0	123	73	95	50	9	39	0	0	0	146	85	32	14	14	0	0	0	0	0	0	0
521.45643686932	3	doublebond	15:0 C12+H, 18:1(9) C15+H	26	56	22	11	0	9	0	0	0	0	0	0	20	15	16	0	18	0	0	0	0	76	22	11	0	0	0	0	0	0	0	0	0
533.45643686932	30	doublebond	15:0 C13-H, 18:1(9) C16-H	216	158	223	122	76	87	11	0	0	0	0	0	117	204	101	102	20	62	0	0	0	101	177	128	11	11	10	0	0	0	0	0	0
534.46426190139	60	doublebond	15:0 C13, 18:1(9) C16	147	99	153	50	29	24	0	0	0	0	0	0	76	75	218	18	14	8	0	0	0	111	90	91	29	12	11	0	0	0	0	0	0
535.47208693346	3	doublebond	15:0 C13+H, 18:1(9) C16+H	90	39	65	19	61	11	0	0	0	0	0	0	84	29	11	0	24	33	0	0	0	11	46	29	0	0	11	0	0	0	0	0	0
541.27722535519	80	none	-18:1(9)-H2O	708	477	566	341	167	100	11	0	0	0	0	0	344	233	548	65	76	56	0	0	0	286	210	252	35	51	42	0	0	0	0	0	0
547.47208693346	30	doublebond	15:0 C14-H, 18:1(9) C17-H	48	238	46	70	44	15	0	0	0	0	0	0	97	54	74	13	15	11	0	0	0	22	30	20	11	0	0	0	0	0	0	0	0
548.47991196553	60	doublebond	15:0 C14, 18:1(9) C17	57	85	61	28	0	38	0	0	0	0	0	0	111	11	9	11	17	20	0	0	0	16	36	0	0	0	0	0	0	0	0	0	0
549.4877369976	3	doublebond	15:0 C14+H, 18:1(9) C17+H	45	14	0	11	11	0	0	0	0	0	0	0	0	32	11	0	0	0	0	0	0	11	0	11	0	0	0	0	0	0	0	0	0
559.28779003889	80	acylchain	-18:1(9)	73	122	34	11	16	57	0	0	0	0	0	0	121	66	57	31	11	0	0	0	0	33	154	101	48	0	0	0	0	0	0	0	0
563.50338706174	500	metaboliteclass	Precursor -Header	6234	5162	6672	4816	3098	5871	393	0	0	0	0	0	5067	4262	4218	2114	2133	1955	0	0	0	5191	3438	4444	1069	1075	893	0	0	0	0	0	0
568.3007004514	50	snposition	-CH2(Sn1)	31	74	42	10	41	15	0	0	0	0	0	0	11	9	12	0	0	6	0	0	0	30	0	5	0	0	0	0	0	0	0	0	0
581.30852548347	80	none	-15:0-H2O	217	315	113	38	125	72	0	0	0	0	0	0	81	153	92	18	17	25	0	0	0	114	78	62	23	26	11	0	0	0	0	0	0
599.31909016717	80	acylchain	-15:0	199	36	111	44	19	25	0	0	0	0	0	0	145	29	56	25	0	101	0	0	0	113	63	13	22	10	0	0	0	0	0	0	0
678.50683134941	100	metaboliteclass	Precursor -C6H10O5	1397	970	907	318	327	455	16	0	0	0	0	0	599	934	1291	120	165	285	0	0	0	817	460	474	52	59	91	0	0	0	0	0	0
823.53310568469	200	none	[M+H]+	3441	2961	3489	1685	1137	1019	137	0	0	0	0	0	3466	3063	2636	1002	627	556	0	0	0	1594	1947	2030	280	366	269	0	0	0	0	0	0
840.55965476791	999	precursor	Precursor	9045	9607	12138	6843	5598	5739	1665	0	0	0	0	0	8528	7044	6444	2849	3217	3822	0	0	0	7932	6293	5742	1999	1466	2019	0	0	0	0	0	0
