## Supplementary material for "MS-DIAL 5 multimodal mass spectrometry data mining unveils lipidome complexities": Source data: resultexport.txt

file_lipid	file	lipid	result	type
20221223_Lsplash_max_1_CE 18:1	20221223_Lsplash_max_1	CE 18:1	CE 18:1	MSL
20221223_Lsplash_max_1_Cer 18:1(4)(1OH,3OH)/15:0	20221223_Lsplash_max_1	Cer 18:1(4)(1OH,3OH)/15:0	Cer 18:1(4)(1OH,3OH)/15:0	Full
20221223_Lsplash_max_1_DG 15:0_18:1(9)	20221223_Lsplash_max_1	DG 15:0_18:1(9)	DG 15:0_18:1	MSL
20221223_Lsplash_max_1_LPC 18:1(9)/0:0	20221223_Lsplash_max_1	LPC 18:1(9)/0:0	LPC 18:1(9)/0:0	Full
20221223_Lsplash_max_1_LPE 18:1(9)/0:0	20221223_Lsplash_max_1	LPE 18:1(9)/0:0	LPE 18:1(12)/0:0	misslabel
20221223_Lsplash_max_1_MG 18:1	20221223_Lsplash_max_1	MG 18:1	MG 18:1	MSL
20221223_Lsplash_max_1_PC 15:0/18:1(9)	20221223_Lsplash_max_1	PC 15:0/18:1(9)	PC 15:0/18:1(9)	Full
20221223_Lsplash_max_1_PE 15:0_18:1(9)	20221223_Lsplash_max_1	PE 15:0_18:1(9)	PE 15:0_18:1(9)	DB_OH
20221223_Lsplash_max_1_PG 15:0_18:1(9)	20221223_Lsplash_max_1	PG 15:0_18:1(9)	PG 15:0_18:1(9)	DB_OH
20221223_Lsplash_max_1_PI 15:0_18:1(9)	20221223_Lsplash_max_1	PI 15:0_18:1(9)	PI 15:0_18:1(9)	DB_OH
20221223_Lsplash_max_1_PS 15:0_18:1(9)	20221223_Lsplash_max_1	PS 15:0_18:1(9)	PS 15:0_18:1(9)	DB_OH
20221223_Lsplash_max_1_SM 18:1(4)(1OH,3OH)/18:1(9)	20221223_Lsplash_max_1	SM 18:1(4)(1OH,3OH)/18:1(9)	SM 18:1(4)(1OH,3OH)/18:1(9)	Full
20221223_Lsplash_max_1_TG 15:0_15:0_18:1(9)	20221223_Lsplash_max_1	TG 15:0_15:0_18:1(9)	TG 15:0_15:0_18:1(9)	DB_OH
20221223_Lsplash_max_2_CE 18:1	20221223_Lsplash_max_2	CE 18:1	CE 18:1	MSL
20221223_Lsplash_max_2_Cer 18:1(4)(1OH,3OH)/15:0	20221223_Lsplash_max_2	Cer 18:1(4)(1OH,3OH)/15:0	Cer 18:1(4)(1OH,3OH)/15:0	Full
20221223_Lsplash_max_2_DG 15:0_18:1(9)	20221223_Lsplash_max_2	DG 15:0_18:1(9)	DG 15:0_18:1(9)	DB_OH
20221223_Lsplash_max_2_LPC 18:1(9)/0:0	20221223_Lsplash_max_2	LPC 18:1(9)/0:0	LPC 18:1(9)/0:0	Full
20221223_Lsplash_max_2_LPE 18:1(9)/0:0	20221223_Lsplash_max_2	LPE 18:1(9)/0:0	LPE 18:1(9)/0:0	Full
20221223_Lsplash_max_2_MG 18:1	20221223_Lsplash_max_2	MG 18:1	MG 18:1	MSL
20221223_Lsplash_max_2_PC 15:0/18:1(9)	20221223_Lsplash_max_2	PC 15:0/18:1(9)	PC 15:0/18:1(9)	Full
20221223_Lsplash_max_2_PE 15:0_18:1(9)	20221223_Lsplash_max_2	PE 15:0_18:1(9)	PE 15:0_18:1(9)	DB_OH
20221223_Lsplash_max_2_PG 15:0_18:1(9)	20221223_Lsplash_max_2	PG 15:0_18:1(9)	PG 15:0_18:1(9)	DB_OH
20221223_Lsplash_max_2_PI 15:0_18:1(9)	20221223_Lsplash_max_2	PI 15:0_18:1(9)	PI 15:0_18:1(9)	DB_OH
20221223_Lsplash_max_2_PS 15:0_18:1(9)	20221223_Lsplash_max_2	PS 15:0_18:1(9)	PS 15:0_18:1(9)	DB_OH
20221223_Lsplash_max_2_SM 18:1(4)(1OH,3OH)/18:1(9)	20221223_Lsplash_max_2	SM 18:1(4)(1OH,3OH)/18:1(9)	SM 18:1(4)(1OH,3OH)/18:1(9)	Full
20221223_Lsplash_max_2_TG 15:0_15:0_18:1(9)	20221223_Lsplash_max_2	TG 15:0_15:0_18:1(9)	TG 15:0_15:0_18:1(9)	DB_OH
20221223_Lsplash_max_3_CE 18:1	20221223_Lsplash_max_3	CE 18:1	CE 18:1	MSL
20221223_Lsplash_max_3_Cer 18:1(4)(1OH,3OH)/15:0	20221223_Lsplash_max_3	Cer 18:1(4)(1OH,3OH)/15:0	Cer 18:1(4)(1OH,3OH)/15:0	Full
20221223_Lsplash_max_3_DG 15:0_18:1(9)	20221223_Lsplash_max_3	DG 15:0_18:1(9)	DG 15:0_18:1	MSL
20221223_Lsplash_max_3_LPC 18:1(9)/0:0	20221223_Lsplash_max_3	LPC 18:1(9)/0:0	LPC 18:1(9)/0:0	Full
20221223_Lsplash_max_3_LPE 18:1(9)/0:0	20221223_Lsplash_max_3	LPE 18:1(9)/0:0	LPE 18:1(9)/0:0	Full
20221223_Lsplash_max_3_MG 18:1	20221223_Lsplash_max_3	MG 18:1	MG 18:1	MSL
20221223_Lsplash_max_3_PC 15:0/18:1(9)	20221223_Lsplash_max_3	PC 15:0/18:1(9)	PC 15:0/18:1(9)	Full
20221223_Lsplash_max_3_PE 15:0_18:1(9)	20221223_Lsplash_max_3	PE 15:0_18:1(9)	PE 15:0_18:1(9)	DB_OH
20221223_Lsplash_max_3_PG 15:0_18:1(9)	20221223_Lsplash_max_3	PG 15:0_18:1(9)	PG 15:0_18:1(9)	DB_OH
20221223_Lsplash_max_3_PI 15:0_18:1(9)	20221223_Lsplash_max_3	PI 15:0_18:1(9)	PI 15:0_18:1(9)	DB_OH
20221223_Lsplash_max_3_PS 15:0_18:1(9)	20221223_Lsplash_max_3	PS 15:0_18:1(9)	PS 15:0_18:1(9)	DB_OH
20221223_Lsplash_max_3_SM 18:1(4)(1OH,3OH)/18:1(9)	20221223_Lsplash_max_3	SM 18:1(4)(1OH,3OH)/18:1(9)	SM 18:1(4)(1OH,3OH)/18:1(9)	Full
20221223_Lsplash_max_3_TG 15:0_15:0_18:1(9)	20221223_Lsplash_max_3	TG 15:0_15:0_18:1(9)	TG 15:0_15:0_18:1(9)	DB_OH
20221223_Lsplash_x10_1_CE 18:1	20221223_Lsplash_x10_1	CE 18:1	CE 18:1	MSL
20221223_Lsplash_x10_1_Cer 18:1(4)(1OH,3OH)/15:0	20221223_Lsplash_x10_1	Cer 18:1(4)(1OH,3OH)/15:0	Cer 18:1(4)(1OH,3OH)/15:0	Full
20221223_Lsplash_x10_1_DG 15:0_18:1(9)	20221223_Lsplash_x10_1	DG 15:0_18:1(9)	DG 15:0_18:1(9)	DB_OH
20221223_Lsplash_x10_1_LPC 18:1(9)/0:0	20221223_Lsplash_x10_1	LPC 18:1(9)/0:0	LPC 18:1(9)/0:0	Full
20221223_Lsplash_x10_1_LPE 18:1(9)/0:0	20221223_Lsplash_x10_1	LPE 18:1(9)/0:0	LPE 18:1(9)/0:0	Full
20221223_Lsplash_x10_1_MG 18:1	20221223_Lsplash_x10_1	MG 18:1	MG 18:1	MSL
20221223_Lsplash_x10_1_PC 15:0/18:1(9)	20221223_Lsplash_x10_1	PC 15:0/18:1(9)	PC 15:0/18:1(9)	Full
20221223_Lsplash_x10_1_PE 15:0_18:1(9)	20221223_Lsplash_x10_1	PE 15:0_18:1(9)	PE 15:0_18:1(9)	DB_OH
20221223_Lsplash_x10_1_PG 15:0_18:1(9)	20221223_Lsplash_x10_1	PG 15:0_18:1(9)	PG 15:0_18:1(9)	DB_OH
20221223_Lsplash_x10_1_PI 15:0_18:1(9)	20221223_Lsplash_x10_1	PI 15:0_18:1(9)	PI 15:0_18:1(9)	DB_OH
20221223_Lsplash_x10_1_PS 15:0_18:1(9)	20221223_Lsplash_x10_1	PS 15:0_18:1(9)	PS 15:0_18:1(9)	DB_OH
20221223_Lsplash_x10_1_SM 18:1(4)(1OH,3OH)/18:1(9)	20221223_Lsplash_x10_1	SM 18:1(4)(1OH,3OH)/18:1(9)	SM 18:1(4)(1OH,3OH)/18:1(9)	Full
20221223_Lsplash_x10_1_TG 15:0_15:0_18:1(9)	20221223_Lsplash_x10_1	TG 15:0_15:0_18:1(9)	TG 15:0_15:0_18:1(9)	DB_OH
20221223_Lsplash_x10_2_CE 18:1	20221223_Lsplash_x10_2	CE 18:1	CE 18:1	MSL
20221223_Lsplash_x10_2_Cer 18:1(4)(1OH,3OH)/15:0	20221223_Lsplash_x10_2	Cer 18:1(4)(1OH,3OH)/15:0	Cer 18:1(4)(1OH,3OH)/15:0	Full
20221223_Lsplash_x10_2_DG 15:0_18:1(9)	20221223_Lsplash_x10_2	DG 15:0_18:1(9)	DG 15:0_18:1(9)	DB_OH
20221223_Lsplash_x10_2_LPC 18:1(9)/0:0	20221223_Lsplash_x10_2	LPC 18:1(9)/0:0	LPC 18:1(9)/0:0	Full
20221223_Lsplash_x10_2_LPE 18:1(9)/0:0	20221223_Lsplash_x10_2	LPE 18:1(9)/0:0	LPE 18:1(9)/0:0	Full
20221223_Lsplash_x10_2_MG 18:1	20221223_Lsplash_x10_2	MG 18:1	MG 18:1	MSL
20221223_Lsplash_x10_2_PC 15:0/18:1(9)	20221223_Lsplash_x10_2	PC 15:0/18:1(9)	PC 15:0/18:1(9)	Full
20221223_Lsplash_x10_2_PE 15:0_18:1(9)	20221223_Lsplash_x10_2	PE 15:0_18:1(9)	PE 15:0_18:1(9)	DB_OH
20221223_Lsplash_x10_2_PG 15:0_18:1(9)	20221223_Lsplash_x10_2	PG 15:0_18:1(9)	PG 15:0_18:1(9)	DB_OH
20221223_Lsplash_x10_2_PI 15:0_18:1(9)	20221223_Lsplash_x10_2	PI 15:0_18:1(9)	PI 15:0_18:1(9)	DB_OH
20221223_Lsplash_x10_2_PS 15:0_18:1(9)	20221223_Lsplash_x10_2	PS 15:0_18:1(9)	PS 15:0_18:1(9)	DB_OH
20221223_Lsplash_x10_2_SM 18:1(4)(1OH,3OH)/18:1(9)	20221223_Lsplash_x10_2	SM 18:1(4)(1OH,3OH)/18:1(9)	SM 18:1(4)(1OH,3OH)/18:1(9)	Full
20221223_Lsplash_x10_2_TG 15:0_15:0_18:1(9)	20221223_Lsplash_x10_2	TG 15:0_15:0_18:1(9)	TG 15:0_15:0_18:1(9)	DB_OH
20221223_Lsplash_x10_3_CE 18:1	20221223_Lsplash_x10_3	CE 18:1	CE 18:1	MSL
20221223_Lsplash_x10_3_Cer 18:1(4)(1OH,3OH)/15:0	20221223_Lsplash_x10_3	Cer 18:1(4)(1OH,3OH)/15:0	Cer 18:1(4)(1OH,3OH)/15:0	Full
20221223_Lsplash_x10_3_DG 15:0_18:1(9)	20221223_Lsplash_x10_3	DG 15:0_18:1(9)	DG 15:0_18:1(9)	DB_OH
20221223_Lsplash_x10_3_LPC 18:1(9)/0:0	20221223_Lsplash_x10_3	LPC 18:1(9)/0:0	LPC 18:1(9)/0:0	Full
20221223_Lsplash_x10_3_LPE 18:1(9)/0:0	20221223_Lsplash_x10_3	LPE 18:1(9)/0:0	LPE 18:1(9)/0:0	Full
20221223_Lsplash_x10_3_MG 18:1	20221223_Lsplash_x10_3	MG 18:1	MG 18:1	MSL
20221223_Lsplash_x10_3_PC 15:0/18:1(9)	20221223_Lsplash_x10_3	PC 15:0/18:1(9)	PC 15:0/18:1(9)	Full
20221223_Lsplash_x10_3_PE 15:0_18:1(9)	20221223_Lsplash_x10_3	PE 15:0_18:1(9)	PE 15:0_18:1(9)	DB_OH
20221223_Lsplash_x10_3_PG 15:0_18:1(9)	20221223_Lsplash_x10_3	PG 15:0_18:1(9)	PG 15:0_18:1(9)	DB_OH
20221223_Lsplash_x10_3_PI 15:0_18:1(9)	20221223_Lsplash_x10_3	PI 15:0_18:1(9)	PI 15:0_18:1(9)	DB_OH
20221223_Lsplash_x10_3_PS 15:0_18:1(9)	20221223_Lsplash_x10_3	PS 15:0_18:1(9)	PS 15:0_18:1(9)	DB_OH
20221223_Lsplash_x10_3_SM 18:1(4)(1OH,3OH)/18:1(9)	20221223_Lsplash_x10_3	SM 18:1(4)(1OH,3OH)/18:1(9)	SM 18:1(4)(1OH,3OH)/18:1(9)	Full
20221223_Lsplash_x10_3_TG 15:0_15:0_18:1(9)	20221223_Lsplash_x10_3	TG 15:0_15:0_18:1(9)	TG 15:0_15:0_18:1(9)	DB_OH
20221223_Lsplash_x100_1_CE 18:1	20221223_Lsplash_x100_1	CE 18:1	null	noMS2
20221223_Lsplash_x100_1_Cer 18:1(4)(1OH,3OH)/15:0	20221223_Lsplash_x100_1	Cer 18:1(4)(1OH,3OH)/15:0	Cer 18:1(4)(1OH,3OH)/15:0	Full
20221223_Lsplash_x100_1_DG 15:0_18:1(9)	20221223_Lsplash_x100_1	DG 15:0_18:1(9)	DG 15:0_18:1	MSL
20221223_Lsplash_x100_1_LPC 18:1(9)/0:0	20221223_Lsplash_x100_1	LPC 18:1(9)/0:0	LPC 18:1(9)/0:0	Full
20221223_Lsplash_x100_1_LPE 18:1(9)/0:0	20221223_Lsplash_x100_1	LPE 18:1(9)/0:0	LPE 18:1(9)/0:0	Full
20221223_Lsplash_x100_1_MG 18:1	20221223_Lsplash_x100_1	MG 18:1	null	noMS2
20221223_Lsplash_x100_1_PC 15:0/18:1(9)	20221223_Lsplash_x100_1	PC 15:0/18:1(9)	PC 15:0/18:1(9)	Full
20221223_Lsplash_x100_1_PE 15:0_18:1(9)	20221223_Lsplash_x100_1	PE 15:0_18:1(9)	PE 15:0_18:1	MSL
20221223_Lsplash_x100_1_PG 15:0_18:1(9)	20221223_Lsplash_x100_1	PG 15:0_18:1(9)	PG 15:0_18:1(6)	misslabel
20221223_Lsplash_x100_1_PI 15:0_18:1(9)	20221223_Lsplash_x100_1	PI 15:0_18:1(9)	PI 15:0_18:1(9)	DB_OH
20221223_Lsplash_x100_1_PS 15:0_18:1(9)	20221223_Lsplash_x100_1	PS 15:0_18:1(9)	PS 15:0_18:1(9)	DB_OH
20221223_Lsplash_x100_1_SM 18:1(4)(1OH,3OH)/18:1(9)	20221223_Lsplash_x100_1	SM 18:1(4)(1OH,3OH)/18:1(9)	SM 18:1(1OH,3OH)/18:1	DB_OH
20221223_Lsplash_x100_1_TG 15:0_15:0_18:1(9)	20221223_Lsplash_x100_1	TG 15:0_15:0_18:1(9)	TG 15:0_15:0_18:1	MSL
20221223_Lsplash_x100_2_CE 18:1	20221223_Lsplash_x100_2	CE 18:1	null	noMS2
20221223_Lsplash_x100_2_Cer 18:1(4)(1OH,3OH)/15:0	20221223_Lsplash_x100_2	Cer 18:1(4)(1OH,3OH)/15:0	Cer 18:1(1OH,3OH)/15:0	DB_OH
20221223_Lsplash_x100_2_DG 15:0_18:1(9)	20221223_Lsplash_x100_2	DG 15:0_18:1(9)	DG 15:0_18:1	MSL
20221223_Lsplash_x100_2_LPC 18:1(9)/0:0	20221223_Lsplash_x100_2	LPC 18:1(9)/0:0	LPC 18:1(9)/0:0	Full
20221223_Lsplash_x100_2_LPE 18:1(9)/0:0	20221223_Lsplash_x100_2	LPE 18:1(9)/0:0	LPE 18:1(9)/0:0	Full
20221223_Lsplash_x100_2_MG 18:1	20221223_Lsplash_x100_2	MG 18:1	null	noMS2
20221223_Lsplash_x100_2_PC 15:0/18:1(9)	20221223_Lsplash_x100_2	PC 15:0/18:1(9)	PC 15:0/18:1(9)	Full
20221223_Lsplash_x100_2_PE 15:0_18:1(9)	20221223_Lsplash_x100_2	PE 15:0_18:1(9)	PE 15:0_18:1	MSL
20221223_Lsplash_x100_2_PG 15:0_18:1(9)	20221223_Lsplash_x100_2	PG 15:0_18:1(9)	PG 15:0_18:1	MSL
20221223_Lsplash_x100_2_PI 15:0_18:1(9)	20221223_Lsplash_x100_2	PI 15:0_18:1(9)	null	noMS2
20221223_Lsplash_x100_2_PS 15:0_18:1(9)	20221223_Lsplash_x100_2	PS 15:0_18:1(9)	PS 15:0_18:1	MSL
20221223_Lsplash_x100_2_SM 18:1(4)(1OH,3OH)/18:1(9)	20221223_Lsplash_x100_2	SM 18:1(4)(1OH,3OH)/18:1(9)	SM 18:1(1OH,3OH)/18:1	DB_OH
20221223_Lsplash_x100_2_TG 15:0_15:0_18:1(9)	20221223_Lsplash_x100_2	TG 15:0_15:0_18:1(9)	TG 15:0_15:0_18:1	MSL
20221223_Lsplash_x100_3_CE 18:1	20221223_Lsplash_x100_3	CE 18:1	null	noMS2
20221223_Lsplash_x100_3_Cer 18:1(4)(1OH,3OH)/15:0	20221223_Lsplash_x100_3	Cer 18:1(4)(1OH,3OH)/15:0	Cer 18:1(1OH,3OH)/15:0	DB_OH
20221223_Lsplash_x100_3_DG 15:0_18:1(9)	20221223_Lsplash_x100_3	DG 15:0_18:1(9)	DG 15:0_18:1	MSL
20221223_Lsplash_x100_3_LPC 18:1(9)/0:0	20221223_Lsplash_x100_3	LPC 18:1(9)/0:0	LPC 18:1(9)/0:0	Full
20221223_Lsplash_x100_3_LPE 18:1(9)/0:0	20221223_Lsplash_x100_3	LPE 18:1(9)/0:0	LPE 18:1(9)/0:0	Full
20221223_Lsplash_x100_3_MG 18:1	20221223_Lsplash_x100_3	MG 18:1	null	noMS2
20221223_Lsplash_x100_3_PC 15:0/18:1(9)	20221223_Lsplash_x100_3	PC 15:0/18:1(9)	PC 15:0/18:1(9)	Full
20221223_Lsplash_x100_3_PE 15:0_18:1(9)	20221223_Lsplash_x100_3	PE 15:0_18:1(9)	PE 15:0_18:1	MSL
20221223_Lsplash_x100_3_PG 15:0_18:1(9)	20221223_Lsplash_x100_3	PG 15:0_18:1(9)	PG 15:0_18:1(9)	DB_OH
20221223_Lsplash_x100_3_PI 15:0_18:1(9)	20221223_Lsplash_x100_3	PI 15:0_18:1(9)	null	noMS2
20221223_Lsplash_x100_3_PS 15:0_18:1(9)	20221223_Lsplash_x100_3	PS 15:0_18:1(9)	PS 15:0_18:1	MSL
20221223_Lsplash_x100_3_SM 18:1(4)(1OH,3OH)/18:1(9)	20221223_Lsplash_x100_3	SM 18:1(4)(1OH,3OH)/18:1(9)	SM 18:1(1OH,3OH)/18:1	DB_OH
20221223_Lsplash_x100_3_TG 15:0_15:0_18:1(9)	20221223_Lsplash_x100_3	TG 15:0_15:0_18:1(9)	TG 15:0_15:0_18:1	MSL
20221223_Lsplash_x1000_1_CE 18:1	20221223_Lsplash_x1000_1	CE 18:1	null	noMS2
20221223_Lsplash_x1000_1_Cer 18:1(4)(1OH,3OH)/15:0	20221223_Lsplash_x1000_1	Cer 18:1(4)(1OH,3OH)/15:0	null	noMS2
20221223_Lsplash_x1000_1_DG 15:0_18:1(9)	20221223_Lsplash_x1000_1	DG 15:0_18:1(9)	null	noMS2
20221223_Lsplash_x1000_1_LPC 18:1(9)/0:0	20221223_Lsplash_x1000_1	LPC 18:1(9)/0:0	null	noMS2
20221223_Lsplash_x1000_1_LPE 18:1(9)/0:0	20221223_Lsplash_x1000_1	LPE 18:1(9)/0:0	null	noMS2
20221223_Lsplash_x1000_1_MG 18:1	20221223_Lsplash_x1000_1	MG 18:1	null	noMS2
20221223_Lsplash_x1000_1_PC 15:0/18:1(9)	20221223_Lsplash_x1000_1	PC 15:0/18:1(9)	null	noMS2
20221223_Lsplash_x1000_1_PE 15:0_18:1(9)	20221223_Lsplash_x1000_1	PE 15:0_18:1(9)	null	noMS2
20221223_Lsplash_x1000_1_PG 15:0_18:1(9)	20221223_Lsplash_x1000_1	PG 15:0_18:1(9)	null	noMS2
20221223_Lsplash_x1000_1_PI 15:0_18:1(9)	20221223_Lsplash_x1000_1	PI 15:0_18:1(9)	null	noMS2
20221223_Lsplash_x1000_1_PS 15:0_18:1(9)	20221223_Lsplash_x1000_1	PS 15:0_18:1(9)	null	noMS2
20221223_Lsplash_x1000_1_SM 18:1(4)(1OH,3OH)/18:1(9)	20221223_Lsplash_x1000_1	SM 18:1(4)(1OH,3OH)/18:1(9)	null	noMS2
20221223_Lsplash_x1000_1_TG 15:0_15:0_18:1(9)	20221223_Lsplash_x1000_1	TG 15:0_15:0_18:1(9)	TG 15:0_15:0_18:1	MSL
20221223_Lsplash_x1000_2_CE 18:1	20221223_Lsplash_x1000_2	CE 18:1	null	noMS2
20221223_Lsplash_x1000_2_Cer 18:1(4)(1OH,3OH)/15:0	20221223_Lsplash_x1000_2	Cer 18:1(4)(1OH,3OH)/15:0	null	noMS2
20221223_Lsplash_x1000_2_DG 15:0_18:1(9)	20221223_Lsplash_x1000_2	DG 15:0_18:1(9)	DG 15:0_18:1	MSL
20221223_Lsplash_x1000_2_LPC 18:1(9)/0:0	20221223_Lsplash_x1000_2	LPC 18:1(9)/0:0	null	noMS2
20221223_Lsplash_x1000_2_LPE 18:1(9)/0:0	20221223_Lsplash_x1000_2	LPE 18:1(9)/0:0	null	noMS2
20221223_Lsplash_x1000_2_MG 18:1	20221223_Lsplash_x1000_2	MG 18:1	null	noMS2
20221223_Lsplash_x1000_2_PC 15:0/18:1(9)	20221223_Lsplash_x1000_2	PC 15:0/18:1(9)	null	noMS2
20221223_Lsplash_x1000_2_PE 15:0_18:1(9)	20221223_Lsplash_x1000_2	PE 15:0_18:1(9)	null	noMS2
20221223_Lsplash_x1000_2_PG 15:0_18:1(9)	20221223_Lsplash_x1000_2	PG 15:0_18:1(9)	null	noMS2
20221223_Lsplash_x1000_2_PI 15:0_18:1(9)	20221223_Lsplash_x1000_2	PI 15:0_18:1(9)	null	noMS2
20221223_Lsplash_x1000_2_PS 15:0_18:1(9)	20221223_Lsplash_x1000_2	PS 15:0_18:1(9)	null	noMS2
20221223_Lsplash_x1000_2_SM 18:1(4)(1OH,3OH)/18:1(9)	20221223_Lsplash_x1000_2	SM 18:1(4)(1OH,3OH)/18:1(9)	null	noMS2
20221223_Lsplash_x1000_2_TG 15:0_15:0_18:1(9)	20221223_Lsplash_x1000_2	TG 15:0_15:0_18:1(9)	TG 15:0_15:0_18:1	MSL
20221223_Lsplash_x1000_3_CE 18:1	20221223_Lsplash_x1000_3	CE 18:1	null	noMS2
20221223_Lsplash_x1000_3_Cer 18:1(4)(1OH,3OH)/15:0	20221223_Lsplash_x1000_3	Cer 18:1(4)(1OH,3OH)/15:0	null	noMS2
20221223_Lsplash_x1000_3_DG 15:0_18:1(9)	20221223_Lsplash_x1000_3	DG 15:0_18:1(9)	DG 15:0_18:1	MSL
20221223_Lsplash_x1000_3_LPC 18:1(9)/0:0	20221223_Lsplash_x1000_3	LPC 18:1(9)/0:0	null	noMS2
20221223_Lsplash_x1000_3_LPE 18:1(9)/0:0	20221223_Lsplash_x1000_3	LPE 18:1(9)/0:0	null	noMS2
20221223_Lsplash_x1000_3_MG 18:1	20221223_Lsplash_x1000_3	MG 18:1	null	noMS2
20221223_Lsplash_x1000_3_PC 15:0/18:1(9)	20221223_Lsplash_x1000_3	PC 15:0/18:1(9)	null	noMS2
20221223_Lsplash_x1000_3_PE 15:0_18:1(9)	20221223_Lsplash_x1000_3	PE 15:0_18:1(9)	null	noMS2
20221223_Lsplash_x1000_3_PG 15:0_18:1(9)	20221223_Lsplash_x1000_3	PG 15:0_18:1(9)	null	noMS2
20221223_Lsplash_x1000_3_PI 15:0_18:1(9)	20221223_Lsplash_x1000_3	PI 15:0_18:1(9)	null	noMS2
20221223_Lsplash_x1000_3_PS 15:0_18:1(9)	20221223_Lsplash_x1000_3	PS 15:0_18:1(9)	null	noMS2
20221223_Lsplash_x1000_3_SM 18:1(4)(1OH,3OH)/18:1(9)	20221223_Lsplash_x1000_3	SM 18:1(4)(1OH,3OH)/18:1(9)	null	noMS2
20221223_Lsplash_x1000_3_TG 15:0_15:0_18:1(9)	20221223_Lsplash_x1000_3	TG 15:0_15:0_18:1(9)	TG 15:0_15:0_18:1	MSL
20221223_Lsplash_x2_1_CE 18:1	20221223_Lsplash_x2_1	CE 18:1	CE 18:1	MSL
20221223_Lsplash_x2_1_Cer 18:1(4)(1OH,3OH)/15:0	20221223_Lsplash_x2_1	Cer 18:1(4)(1OH,3OH)/15:0	Cer 18:1(4)(1OH,3OH)/15:0	Full
20221223_Lsplash_x2_1_DG 15:0_18:1(9)	20221223_Lsplash_x2_1	DG 15:0_18:1(9)	DG 15:0_18:1(9)	DB_OH
20221223_Lsplash_x2_1_LPC 18:1(9)/0:0	20221223_Lsplash_x2_1	LPC 18:1(9)/0:0	LPC 18:1(9)/0:0	Full
20221223_Lsplash_x2_1_LPE 18:1(9)/0:0	20221223_Lsplash_x2_1	LPE 18:1(9)/0:0	LPE 18:1(9)/0:0	Full
20221223_Lsplash_x2_1_MG 18:1	20221223_Lsplash_x2_1	MG 18:1	MG 18:1	MSL
20221223_Lsplash_x2_1_PC 15:0/18:1(9)	20221223_Lsplash_x2_1	PC 15:0/18:1(9)	PC 15:0/18:1(9)	Full
20221223_Lsplash_x2_1_PE 15:0_18:1(9)	20221223_Lsplash_x2_1	PE 15:0_18:1(9)	PE 15:0_18:1(9)	DB_OH
20221223_Lsplash_x2_1_PG 15:0_18:1(9)	20221223_Lsplash_x2_1	PG 15:0_18:1(9)	PG 15:0_18:1(9)	DB_OH
20221223_Lsplash_x2_1_PI 15:0_18:1(9)	20221223_Lsplash_x2_1	PI 15:0_18:1(9)	PI 15:0_18:1(9)	DB_OH
20221223_Lsplash_x2_1_PS 15:0_18:1(9)	20221223_Lsplash_x2_1	PS 15:0_18:1(9)	PS 15:0_18:1(9)	DB_OH
20221223_Lsplash_x2_1_SM 18:1(4)(1OH,3OH)/18:1(9)	20221223_Lsplash_x2_1	SM 18:1(4)(1OH,3OH)/18:1(9)	SM 18:1(4)(1OH,3OH)/18:1(9)	Full
20221223_Lsplash_x2_1_TG 15:0_15:0_18:1(9)	20221223_Lsplash_x2_1	TG 15:0_15:0_18:1(9)	TG 15:0_15:0_18:1(9)	DB_OH
20221223_Lsplash_x2_2_CE 18:1	20221223_Lsplash_x2_2	CE 18:1	CE 18:1	MSL
20221223_Lsplash_x2_2_Cer 18:1(4)(1OH,3OH)/15:0	20221223_Lsplash_x2_2	Cer 18:1(4)(1OH,3OH)/15:0	Cer 18:1(4)(1OH,3OH)/15:0	Full
20221223_Lsplash_x2_2_DG 15:0_18:1(9)	20221223_Lsplash_x2_2	DG 15:0_18:1(9)	DG 15:0_18:1(9)	DB_OH
20221223_Lsplash_x2_2_LPC 18:1(9)/0:0	20221223_Lsplash_x2_2	LPC 18:1(9)/0:0	LPC 18:1(9)/0:0	Full
20221223_Lsplash_x2_2_LPE 18:1(9)/0:0	20221223_Lsplash_x2_2	LPE 18:1(9)/0:0	LPE 18:1(9)/0:0	Full
20221223_Lsplash_x2_2_MG 18:1	20221223_Lsplash_x2_2	MG 18:1	MG 18:1	MSL
20221223_Lsplash_x2_2_PC 15:0/18:1(9)	20221223_Lsplash_x2_2	PC 15:0/18:1(9)	PC 15:0/18:1(9)	Full
20221223_Lsplash_x2_2_PE 15:0_18:1(9)	20221223_Lsplash_x2_2	PE 15:0_18:1(9)	PE 15:0_18:1(9)	DB_OH
20221223_Lsplash_x2_2_PG 15:0_18:1(9)	20221223_Lsplash_x2_2	PG 15:0_18:1(9)	PG 15:0_18:1(9)	DB_OH
20221223_Lsplash_x2_2_PI 15:0_18:1(9)	20221223_Lsplash_x2_2	PI 15:0_18:1(9)	PI 15:0_18:1(9)	DB_OH
20221223_Lsplash_x2_2_PS 15:0_18:1(9)	20221223_Lsplash_x2_2	PS 15:0_18:1(9)	PS 15:0_18:1(9)	DB_OH
20221223_Lsplash_x2_2_SM 18:1(4)(1OH,3OH)/18:1(9)	20221223_Lsplash_x2_2	SM 18:1(4)(1OH,3OH)/18:1(9)	SM 18:1(4)(1OH,3OH)/18:1(9)	Full
20221223_Lsplash_x2_2_TG 15:0_15:0_18:1(9)	20221223_Lsplash_x2_2	TG 15:0_15:0_18:1(9)	TG 15:0_15:0_18:1(9)	DB_OH
20221223_Lsplash_x2_3_CE 18:1	20221223_Lsplash_x2_3	CE 18:1	CE 18:1	MSL
20221223_Lsplash_x2_3_Cer 18:1(4)(1OH,3OH)/15:0	20221223_Lsplash_x2_3	Cer 18:1(4)(1OH,3OH)/15:0	Cer 18:1(4)(1OH,3OH)/15:0	Full
20221223_Lsplash_x2_3_DG 15:0_18:1(9)	20221223_Lsplash_x2_3	DG 15:0_18:1(9)	DG 15:0_18:1(9)	DB_OH
20221223_Lsplash_x2_3_LPC 18:1(9)/0:0	20221223_Lsplash_x2_3	LPC 18:1(9)/0:0	LPC 18:1(9)/0:0	Full
20221223_Lsplash_x2_3_LPE 18:1(9)/0:0	20221223_Lsplash_x2_3	LPE 18:1(9)/0:0	LPE 18:1(9)/0:0	Full
20221223_Lsplash_x2_3_MG 18:1	20221223_Lsplash_x2_3	MG 18:1	MG 18:1	MSL
20221223_Lsplash_x2_3_PC 15:0/18:1(9)	20221223_Lsplash_x2_3	PC 15:0/18:1(9)	PC 15:0/18:1(9)	Full
20221223_Lsplash_x2_3_PE 15:0_18:1(9)	20221223_Lsplash_x2_3	PE 15:0_18:1(9)	PE 15:0_18:1(9)	DB_OH
20221223_Lsplash_x2_3_PG 15:0_18:1(9)	20221223_Lsplash_x2_3	PG 15:0_18:1(9)	PG 15:0_18:1(9)	DB_OH
20221223_Lsplash_x2_3_PI 15:0_18:1(9)	20221223_Lsplash_x2_3	PI 15:0_18:1(9)	PI 15:0_18:1(9)	DB_OH
20221223_Lsplash_x2_3_PS 15:0_18:1(9)	20221223_Lsplash_x2_3	PS 15:0_18:1(9)	PS 15:0_18:1(9)	DB_OH
20221223_Lsplash_x2_3_SM 18:1(4)(1OH,3OH)/18:1(9)	20221223_Lsplash_x2_3	SM 18:1(4)(1OH,3OH)/18:1(9)	SM 18:1(4)(1OH,3OH)/18:1(9)	Full
20221223_Lsplash_x2_3_TG 15:0_15:0_18:1(9)	20221223_Lsplash_x2_3	TG 15:0_15:0_18:1(9)	TG 15:0_15:0_18:1(9)	DB_OH
20221223_Lsplash_x20_1_CE 18:1	20221223_Lsplash_x20_1	CE 18:1	CE 18:1	MSL
20221223_Lsplash_x20_1_Cer 18:1(4)(1OH,3OH)/15:0	20221223_Lsplash_x20_1	Cer 18:1(4)(1OH,3OH)/15:0	Cer 18:1(4)(1OH,3OH)/15:0	Full
20221223_Lsplash_x20_1_DG 15:0_18:1(9)	20221223_Lsplash_x20_1	DG 15:0_18:1(9)	DG 15:0_18:1(9)	DB_OH
20221223_Lsplash_x20_1_LPC 18:1(9)/0:0	20221223_Lsplash_x20_1	LPC 18:1(9)/0:0	LPC 18:1(9)/0:0	Full
20221223_Lsplash_x20_1_LPE 18:1(9)/0:0	20221223_Lsplash_x20_1	LPE 18:1(9)/0:0	LPE 18:1(9)/0:0	Full
20221223_Lsplash_x20_1_MG 18:1	20221223_Lsplash_x20_1	MG 18:1	MG 18:1	MSL
20221223_Lsplash_x20_1_PC 15:0/18:1(9)	20221223_Lsplash_x20_1	PC 15:0/18:1(9)	PC 15:0/18:1(9)	Full
20221223_Lsplash_x20_1_PE 15:0_18:1(9)	20221223_Lsplash_x20_1	PE 15:0_18:1(9)	PE 15:0_18:1(9)	DB_OH
20221223_Lsplash_x20_1_PG 15:0_18:1(9)	20221223_Lsplash_x20_1	PG 15:0_18:1(9)	PG 15:0_18:1(9)	DB_OH
20221223_Lsplash_x20_1_PI 15:0_18:1(9)	20221223_Lsplash_x20_1	PI 15:0_18:1(9)	PI 15:0_18:1(9)	DB_OH
20221223_Lsplash_x20_1_PS 15:0_18:1(9)	20221223_Lsplash_x20_1	PS 15:0_18:1(9)	PS 15:0_18:1(9)	DB_OH
20221223_Lsplash_x20_1_SM 18:1(4)(1OH,3OH)/18:1(9)	20221223_Lsplash_x20_1	SM 18:1(4)(1OH,3OH)/18:1(9)	SM 18:1(4)(1OH,3OH)/18:1(9)	Full
20221223_Lsplash_x20_1_TG 15:0_15:0_18:1(9)	20221223_Lsplash_x20_1	TG 15:0_15:0_18:1(9)	TG 15:0_15:0_18:1(9)	DB_OH
20221223_Lsplash_x20_2_CE 18:1	20221223_Lsplash_x20_2	CE 18:1	CE 18:1	MSL
20221223_Lsplash_x20_2_Cer 18:1(4)(1OH,3OH)/15:0	20221223_Lsplash_x20_2	Cer 18:1(4)(1OH,3OH)/15:0	Cer 18:1(4)(1OH,3OH)/15:0	Full
20221223_Lsplash_x20_2_DG 15:0_18:1(9)	20221223_Lsplash_x20_2	DG 15:0_18:1(9)	DG 15:0_18:1	MSL
20221223_Lsplash_x20_2_LPC 18:1(9)/0:0	20221223_Lsplash_x20_2	LPC 18:1(9)/0:0	LPC 18:1(9)/0:0	Full
20221223_Lsplash_x20_2_LPE 18:1(9)/0:0	20221223_Lsplash_x20_2	LPE 18:1(9)/0:0	LPE 18:1(9)/0:0	Full
20221223_Lsplash_x20_2_MG 18:1	20221223_Lsplash_x20_2	MG 18:1	MG 18:1	MSL
20221223_Lsplash_x20_2_PC 15:0/18:1(9)	20221223_Lsplash_x20_2	PC 15:0/18:1(9)	PC 15:0/18:1(9)	Full
20221223_Lsplash_x20_2_PE 15:0_18:1(9)	20221223_Lsplash_x20_2	PE 15:0_18:1(9)	PE 15:0_18:1(9)	DB_OH
20221223_Lsplash_x20_2_PG 15:0_18:1(9)	20221223_Lsplash_x20_2	PG 15:0_18:1(9)	PG 15:0_18:1(9)	DB_OH
20221223_Lsplash_x20_2_PI 15:0_18:1(9)	20221223_Lsplash_x20_2	PI 15:0_18:1(9)	PI 15:0_18:1(9)	DB_OH
20221223_Lsplash_x20_2_PS 15:0_18:1(9)	20221223_Lsplash_x20_2	PS 15:0_18:1(9)	PS 15:0_18:1(9)	DB_OH
20221223_Lsplash_x20_2_SM 18:1(4)(1OH,3OH)/18:1(9)	20221223_Lsplash_x20_2	SM 18:1(4)(1OH,3OH)/18:1(9)	SM 18:1(4)(1OH,3OH)/18:1(9)	Full
20221223_Lsplash_x20_2_TG 15:0_15:0_18:1(9)	20221223_Lsplash_x20_2	TG 15:0_15:0_18:1(9)	TG 15:0_15:0_18:1(9)	DB_OH
20221223_Lsplash_x20_3_CE 18:1	20221223_Lsplash_x20_3	CE 18:1	CE 18:1	MSL
20221223_Lsplash_x20_3_Cer 18:1(4)(1OH,3OH)/15:0	20221223_Lsplash_x20_3	Cer 18:1(4)(1OH,3OH)/15:0	Cer 18:1(4)(1OH,3OH)/15:0	Full
20221223_Lsplash_x20_3_DG 15:0_18:1(9)	20221223_Lsplash_x20_3	DG 15:0_18:1(9)	DG 15:0_18:1(9)	DB_OH
20221223_Lsplash_x20_3_LPC 18:1(9)/0:0	20221223_Lsplash_x20_3	LPC 18:1(9)/0:0	LPC 18:1(9)/0:0	Full
20221223_Lsplash_x20_3_LPE 18:1(9)/0:0	20221223_Lsplash_x20_3	LPE 18:1(9)/0:0	LPE 18:1(9)/0:0	Full
20221223_Lsplash_x20_3_MG 18:1	20221223_Lsplash_x20_3	MG 18:1	MG 18:1	MSL
20221223_Lsplash_x20_3_PC 15:0/18:1(9)	20221223_Lsplash_x20_3	PC 15:0/18:1(9)	PC 15:0/18:1(9)	Full
20221223_Lsplash_x20_3_PE 15:0_18:1(9)	20221223_Lsplash_x20_3	PE 15:0_18:1(9)	PE 15:0_18:1(9)	DB_OH
20221223_Lsplash_x20_3_PG 15:0_18:1(9)	20221223_Lsplash_x20_3	PG 15:0_18:1(9)	PG 15:0_18:1(9)	DB_OH
20221223_Lsplash_x20_3_PI 15:0_18:1(9)	20221223_Lsplash_x20_3	PI 15:0_18:1(9)	PI 15:0_18:1(9)	DB_OH
20221223_Lsplash_x20_3_PS 15:0_18:1(9)	20221223_Lsplash_x20_3	PS 15:0_18:1(9)	PS 15:0_18:1(9)	DB_OH
20221223_Lsplash_x20_3_SM 18:1(4)(1OH,3OH)/18:1(9)	20221223_Lsplash_x20_3	SM 18:1(4)(1OH,3OH)/18:1(9)	SM 18:1(4)(1OH,3OH)/18:1(9)	Full
20221223_Lsplash_x20_3_TG 15:0_15:0_18:1(9)	20221223_Lsplash_x20_3	TG 15:0_15:0_18:1(9)	TG 15:0_15:0_18:1(9)	DB_OH
20221223_Lsplash_x200_1_CE 18:1	20221223_Lsplash_x200_1	CE 18:1	null	noMS2
20221223_Lsplash_x200_1_Cer 18:1(4)(1OH,3OH)/15:0	20221223_Lsplash_x200_1	Cer 18:1(4)(1OH,3OH)/15:0	null	noMS2
20221223_Lsplash_x200_1_DG 15:0_18:1(9)	20221223_Lsplash_x200_1	DG 15:0_18:1(9)	DG 15:0_18:1	MSL
20221223_Lsplash_x200_1_LPC 18:1(9)/0:0	20221223_Lsplash_x200_1	LPC 18:1(9)/0:0	LPC 18:1(9)/0:0	Full
20221223_Lsplash_x200_1_LPE 18:1(9)/0:0	20221223_Lsplash_x200_1	LPE 18:1(9)/0:0	LPE 18:1/0:0	SN
20221223_Lsplash_x200_1_MG 18:1	20221223_Lsplash_x200_1	MG 18:1	null	noMS2
20221223_Lsplash_x200_1_PC 15:0/18:1(9)	20221223_Lsplash_x200_1	PC 15:0/18:1(9)	PC 15:0/18:1	SN
20221223_Lsplash_x200_1_PE 15:0_18:1(9)	20221223_Lsplash_x200_1	PE 15:0_18:1(9)	PE 15:0_18:1	MSL
20221223_Lsplash_x200_1_PG 15:0_18:1(9)	20221223_Lsplash_x200_1	PG 15:0_18:1(9)	null	noMS2
20221223_Lsplash_x200_1_PI 15:0_18:1(9)	20221223_Lsplash_x200_1	PI 15:0_18:1(9)	null	noMS2
20221223_Lsplash_x200_1_PS 15:0_18:1(9)	20221223_Lsplash_x200_1	PS 15:0_18:1(9)	PS 15:0_18:1	MSL
20221223_Lsplash_x200_1_SM 18:1(4)(1OH,3OH)/18:1(9)	20221223_Lsplash_x200_1	SM 18:1(4)(1OH,3OH)/18:1(9)	SM 18:1(1OH,3OH)/18:1	DB_OH
20221223_Lsplash_x200_1_TG 15:0_15:0_18:1(9)	20221223_Lsplash_x200_1	TG 15:0_15:0_18:1(9)	TG 15:0_15:0_18:1	MSL
20221223_Lsplash_x200_2_CE 18:1	20221223_Lsplash_x200_2	CE 18:1	null	noMS2
20221223_Lsplash_x200_2_Cer 18:1(4)(1OH,3OH)/15:0	20221223_Lsplash_x200_2	Cer 18:1(4)(1OH,3OH)/15:0	null	noMS2
20221223_Lsplash_x200_2_DG 15:0_18:1(9)	20221223_Lsplash_x200_2	DG 15:0_18:1(9)	DG 15:0_18:1	MSL
20221223_Lsplash_x200_2_LPC 18:1(9)/0:0	20221223_Lsplash_x200_2	LPC 18:1(9)/0:0	LPC 18:1(9)/0:0	Full
20221223_Lsplash_x200_2_LPE 18:1(9)/0:0	20221223_Lsplash_x200_2	LPE 18:1(9)/0:0	LPE 18:1/0:0	SN
20221223_Lsplash_x200_2_MG 18:1	20221223_Lsplash_x200_2	MG 18:1	null	noMS2
20221223_Lsplash_x200_2_PC 15:0/18:1(9)	20221223_Lsplash_x200_2	PC 15:0/18:1(9)	PC 15:0/18:1(9)	Full
20221223_Lsplash_x200_2_PE 15:0_18:1(9)	20221223_Lsplash_x200_2	PE 15:0_18:1(9)	PE 15:0_18:1	MSL
20221223_Lsplash_x200_2_PG 15:0_18:1(9)	20221223_Lsplash_x200_2	PG 15:0_18:1(9)	null	noMS2
20221223_Lsplash_x200_2_PI 15:0_18:1(9)	20221223_Lsplash_x200_2	PI 15:0_18:1(9)	null	noMS2
20221223_Lsplash_x200_2_PS 15:0_18:1(9)	20221223_Lsplash_x200_2	PS 15:0_18:1(9)	null	noMS2
20221223_Lsplash_x200_2_SM 18:1(4)(1OH,3OH)/18:1(9)	20221223_Lsplash_x200_2	SM 18:1(4)(1OH,3OH)/18:1(9)	SM 18:1(1OH,3OH)/18:1	DB_OH
20221223_Lsplash_x200_2_TG 15:0_15:0_18:1(9)	20221223_Lsplash_x200_2	TG 15:0_15:0_18:1(9)	TG 15:0_15:0_18:1(9)	DB_OH
20221223_Lsplash_x200_3_CE 18:1	20221223_Lsplash_x200_3	CE 18:1	null	noMS2
20221223_Lsplash_x200_3_Cer 18:1(4)(1OH,3OH)/15:0	20221223_Lsplash_x200_3	Cer 18:1(4)(1OH,3OH)/15:0	null	noMS2
20221223_Lsplash_x200_3_DG 15:0_18:1(9)	20221223_Lsplash_x200_3	DG 15:0_18:1(9)	DG 15:0_18:1	MSL
20221223_Lsplash_x200_3_LPC 18:1(9)/0:0	20221223_Lsplash_x200_3	LPC 18:1(9)/0:0	LPC 18:1(9)/0:0	Full
20221223_Lsplash_x200_3_LPE 18:1(9)/0:0	20221223_Lsplash_x200_3	LPE 18:1(9)/0:0	LPE 18:1(9)/0:0	Full
20221223_Lsplash_x200_3_MG 18:1	20221223_Lsplash_x200_3	MG 18:1	null	noMS2
20221223_Lsplash_x200_3_PC 15:0/18:1(9)	20221223_Lsplash_x200_3	PC 15:0/18:1(9)	PC 15:0/18:1(9)	Full
20221223_Lsplash_x200_3_PE 15:0_18:1(9)	20221223_Lsplash_x200_3	PE 15:0_18:1(9)	PE 15:0_18:1	MSL
20221223_Lsplash_x200_3_PG 15:0_18:1(9)	20221223_Lsplash_x200_3	PG 15:0_18:1(9)	null	noMS2
20221223_Lsplash_x200_3_PI 15:0_18:1(9)	20221223_Lsplash_x200_3	PI 15:0_18:1(9)	null	noMS2
20221223_Lsplash_x200_3_PS 15:0_18:1(9)	20221223_Lsplash_x200_3	PS 15:0_18:1(9)	null	noMS2
20221223_Lsplash_x200_3_SM 18:1(4)(1OH,3OH)/18:1(9)	20221223_Lsplash_x200_3	SM 18:1(4)(1OH,3OH)/18:1(9)	SM 18:1(1OH,3OH)/18:1	DB_OH
20221223_Lsplash_x200_3_TG 15:0_15:0_18:1(9)	20221223_Lsplash_x200_3	TG 15:0_15:0_18:1(9)	TG 15:0_15:0_18:1	MSL
20221223_Lsplash_x5_1_CE 18:1	20221223_Lsplash_x5_1	CE 18:1	CE 18:1	MSL
20221223_Lsplash_x5_1_Cer 18:1(4)(1OH,3OH)/15:0	20221223_Lsplash_x5_1	Cer 18:1(4)(1OH,3OH)/15:0	Cer 18:1(4)(1OH,3OH)/15:0	Full
20221223_Lsplash_x5_1_DG 15:0_18:1(9)	20221223_Lsplash_x5_1	DG 15:0_18:1(9)	DG 15:0_18:1(9)	DB_OH
20221223_Lsplash_x5_1_LPC 18:1(9)/0:0	20221223_Lsplash_x5_1	LPC 18:1(9)/0:0	LPC 18:1(9)/0:0	Full
20221223_Lsplash_x5_1_LPE 18:1(9)/0:0	20221223_Lsplash_x5_1	LPE 18:1(9)/0:0	LPE 18:1(9)/0:0	Full
20221223_Lsplash_x5_1_MG 18:1	20221223_Lsplash_x5_1	MG 18:1	MG 18:1	MSL
20221223_Lsplash_x5_1_PC 15:0/18:1(9)	20221223_Lsplash_x5_1	PC 15:0/18:1(9)	PC 15:0/18:1(9)	Full
20221223_Lsplash_x5_1_PE 15:0_18:1(9)	20221223_Lsplash_x5_1	PE 15:0_18:1(9)	PE 15:0_18:1(9)	DB_OH
20221223_Lsplash_x5_1_PG 15:0_18:1(9)	20221223_Lsplash_x5_1	PG 15:0_18:1(9)	PG 15:0_18:1(9)	DB_OH
20221223_Lsplash_x5_1_PI 15:0_18:1(9)	20221223_Lsplash_x5_1	PI 15:0_18:1(9)	PI 15:0_18:1(9)	DB_OH
20221223_Lsplash_x5_1_PS 15:0_18:1(9)	20221223_Lsplash_x5_1	PS 15:0_18:1(9)	PS 15:0_18:1(9)	DB_OH
20221223_Lsplash_x5_1_SM 18:1(4)(1OH,3OH)/18:1(9)	20221223_Lsplash_x5_1	SM 18:1(4)(1OH,3OH)/18:1(9)	SM 18:1(4)(1OH,3OH)/18:1(9)	Full
20221223_Lsplash_x5_1_TG 15:0_15:0_18:1(9)	20221223_Lsplash_x5_1	TG 15:0_15:0_18:1(9)	TG 15:0_15:0_18:1(9)	DB_OH
20221223_Lsplash_x5_2_CE 18:1	20221223_Lsplash_x5_2	CE 18:1	CE 18:1	MSL
20221223_Lsplash_x5_2_Cer 18:1(4)(1OH,3OH)/15:0	20221223_Lsplash_x5_2	Cer 18:1(4)(1OH,3OH)/15:0	Cer 18:1(4)(1OH,3OH)/15:0	Full
20221223_Lsplash_x5_2_DG 15:0_18:1(9)	20221223_Lsplash_x5_2	DG 15:0_18:1(9)	DG 15:0_18:1(9)	DB_OH
20221223_Lsplash_x5_2_LPC 18:1(9)/0:0	20221223_Lsplash_x5_2	LPC 18:1(9)/0:0	LPC 18:1(9)/0:0	Full
20221223_Lsplash_x5_2_LPE 18:1(9)/0:0	20221223_Lsplash_x5_2	LPE 18:1(9)/0:0	LPE 18:1(9)/0:0	Full
20221223_Lsplash_x5_2_MG 18:1	20221223_Lsplash_x5_2	MG 18:1	MG 18:1	MSL
20221223_Lsplash_x5_2_PC 15:0/18:1(9)	20221223_Lsplash_x5_2	PC 15:0/18:1(9)	PC 15:0/18:1(9)	Full
20221223_Lsplash_x5_2_PE 15:0_18:1(9)	20221223_Lsplash_x5_2	PE 15:0_18:1(9)	PE 15:0_18:1(9)	DB_OH
20221223_Lsplash_x5_2_PG 15:0_18:1(9)	20221223_Lsplash_x5_2	PG 15:0_18:1(9)	PG 15:0_18:1(9)	DB_OH
20221223_Lsplash_x5_2_PI 15:0_18:1(9)	20221223_Lsplash_x5_2	PI 15:0_18:1(9)	PI 15:0_18:1(9)	DB_OH
20221223_Lsplash_x5_2_PS 15:0_18:1(9)	20221223_Lsplash_x5_2	PS 15:0_18:1(9)	PS 15:0_18:1(9)	DB_OH
20221223_Lsplash_x5_2_SM 18:1(4)(1OH,3OH)/18:1(9)	20221223_Lsplash_x5_2	SM 18:1(4)(1OH,3OH)/18:1(9)	SM 18:1(4)(1OH,3OH)/18:1(9)	Full
20221223_Lsplash_x5_2_TG 15:0_15:0_18:1(9)	20221223_Lsplash_x5_2	TG 15:0_15:0_18:1(9)	TG 15:0_15:0_18:1(9)	DB_OH
20221223_Lsplash_x5_3_CE 18:1	20221223_Lsplash_x5_3	CE 18:1	CE 18:1	MSL
20221223_Lsplash_x5_3_Cer 18:1(4)(1OH,3OH)/15:0	20221223_Lsplash_x5_3	Cer 18:1(4)(1OH,3OH)/15:0	Cer 18:1(4)(1OH,3OH)/15:0	Full
20221223_Lsplash_x5_3_DG 15:0_18:1(9)	20221223_Lsplash_x5_3	DG 15:0_18:1(9)	DG 15:0_18:1(9)	DB_OH
20221223_Lsplash_x5_3_LPC 18:1(9)/0:0	20221223_Lsplash_x5_3	LPC 18:1(9)/0:0	LPC 18:1(9)/0:0	Full
20221223_Lsplash_x5_3_LPE 18:1(9)/0:0	20221223_Lsplash_x5_3	LPE 18:1(9)/0:0	LPE 18:1(9)/0:0	Full
20221223_Lsplash_x5_3_MG 18:1	20221223_Lsplash_x5_3	MG 18:1	MG 18:1	MSL
20221223_Lsplash_x5_3_PC 15:0/18:1(9)	20221223_Lsplash_x5_3	PC 15:0/18:1(9)	PC 15:0/18:1(9)	Full
20221223_Lsplash_x5_3_PE 15:0_18:1(9)	20221223_Lsplash_x5_3	PE 15:0_18:1(9)	PE 15:0_18:1(9)	DB_OH
20221223_Lsplash_x5_3_PG 15:0_18:1(9)	20221223_Lsplash_x5_3	PG 15:0_18:1(9)	PG 15:0_18:1(9)	DB_OH
20221223_Lsplash_x5_3_PI 15:0_18:1(9)	20221223_Lsplash_x5_3	PI 15:0_18:1(9)	PI 15:0_18:1(9)	DB_OH
20221223_Lsplash_x5_3_PS 15:0_18:1(9)	20221223_Lsplash_x5_3	PS 15:0_18:1(9)	PS 15:0_18:1(9)	DB_OH
20221223_Lsplash_x5_3_SM 18:1(4)(1OH,3OH)/18:1(9)	20221223_Lsplash_x5_3	SM 18:1(4)(1OH,3OH)/18:1(9)	SM 18:1(4)(1OH,3OH)/18:1(9)	Full
20221223_Lsplash_x5_3_TG 15:0_15:0_18:1(9)	20221223_Lsplash_x5_3	TG 15:0_15:0_18:1(9)	TG 15:0_15:0_18:1(9)	DB_OH
20221223_Lsplash_x50_1_CE 18:1	20221223_Lsplash_x50_1	CE 18:1	CE 18:1	MSL
20221223_Lsplash_x50_1_Cer 18:1(4)(1OH,3OH)/15:0	20221223_Lsplash_x50_1	Cer 18:1(4)(1OH,3OH)/15:0	Cer 18:1(4)(1OH,3OH)/15:0	Full
20221223_Lsplash_x50_1_DG 15:0_18:1(9)	20221223_Lsplash_x50_1	DG 15:0_18:1(9)	DG 15:0_18:1	MSL
20221223_Lsplash_x50_1_LPC 18:1(9)/0:0	20221223_Lsplash_x50_1	LPC 18:1(9)/0:0	LPC 18:1(9)/0:0	Full
20221223_Lsplash_x50_1_LPE 18:1(9)/0:0	20221223_Lsplash_x50_1	LPE 18:1(9)/0:0	LPE 18:1(9)/0:0	Full
20221223_Lsplash_x50_1_MG 18:1	20221223_Lsplash_x50_1	MG 18:1	MG 18:1	MSL
20221223_Lsplash_x50_1_PC 15:0/18:1(9)	20221223_Lsplash_x50_1	PC 15:0/18:1(9)	PC 15:0/18:1(9)	Full
20221223_Lsplash_x50_1_PE 15:0_18:1(9)	20221223_Lsplash_x50_1	PE 15:0_18:1(9)	PE 15:0_18:1	MSL
20221223_Lsplash_x50_1_PG 15:0_18:1(9)	20221223_Lsplash_x50_1	PG 15:0_18:1(9)	PG 15:0_18:1(9)	DB_OH
20221223_Lsplash_x50_1_PI 15:0_18:1(9)	20221223_Lsplash_x50_1	PI 15:0_18:1(9)	PI 15:0_18:1(9)	DB_OH
20221223_Lsplash_x50_1_PS 15:0_18:1(9)	20221223_Lsplash_x50_1	PS 15:0_18:1(9)	PS 15:0_18:1(9)	DB_OH
20221223_Lsplash_x50_1_SM 18:1(4)(1OH,3OH)/18:1(9)	20221223_Lsplash_x50_1	SM 18:1(4)(1OH,3OH)/18:1(9)	SM 18:1(4)(1OH,3OH)/18:1(9)	Full
20221223_Lsplash_x50_1_TG 15:0_15:0_18:1(9)	20221223_Lsplash_x50_1	TG 15:0_15:0_18:1(9)	TG 15:0_15:0_18:1(9)	DB_OH
20221223_Lsplash_x50_2_CE 18:1	20221223_Lsplash_x50_2	CE 18:1	null	noMS2
20221223_Lsplash_x50_2_Cer 18:1(4)(1OH,3OH)/15:0	20221223_Lsplash_x50_2	Cer 18:1(4)(1OH,3OH)/15:0	Cer 18:1(4)(1OH,3OH)/15:0	Full
20221223_Lsplash_x50_2_DG 15:0_18:1(9)	20221223_Lsplash_x50_2	DG 15:0_18:1(9)	DG 15:0_18:1	MSL
20221223_Lsplash_x50_2_LPC 18:1(9)/0:0	20221223_Lsplash_x50_2	LPC 18:1(9)/0:0	LPC 18:1(9)/0:0	Full
20221223_Lsplash_x50_2_LPE 18:1(9)/0:0	20221223_Lsplash_x50_2	LPE 18:1(9)/0:0	LPE 18:1(9)/0:0	Full
20221223_Lsplash_x50_2_MG 18:1	20221223_Lsplash_x50_2	MG 18:1	MG 18:1	MSL
20221223_Lsplash_x50_2_PC 15:0/18:1(9)	20221223_Lsplash_x50_2	PC 15:0/18:1(9)	PC 15:0/18:1(9)	Full
20221223_Lsplash_x50_2_PE 15:0_18:1(9)	20221223_Lsplash_x50_2	PE 15:0_18:1(9)	PE 15:0_18:1(9)	DB_OH
20221223_Lsplash_x50_2_PG 15:0_18:1(9)	20221223_Lsplash_x50_2	PG 15:0_18:1(9)	PG 15:0_18:1(9)	DB_OH
20221223_Lsplash_x50_2_PI 15:0_18:1(9)	20221223_Lsplash_x50_2	PI 15:0_18:1(9)	PI 15:0_18:1(9)	DB_OH
20221223_Lsplash_x50_2_PS 15:0_18:1(9)	20221223_Lsplash_x50_2	PS 15:0_18:1(9)	PS 15:0_18:1	MSL
20221223_Lsplash_x50_2_SM 18:1(4)(1OH,3OH)/18:1(9)	20221223_Lsplash_x50_2	SM 18:1(4)(1OH,3OH)/18:1(9)	SM 18:1(1OH,3OH)/18:1	DB_OH
20221223_Lsplash_x50_2_TG 15:0_15:0_18:1(9)	20221223_Lsplash_x50_2	TG 15:0_15:0_18:1(9)	TG 15:0_15:0_18:1(9)	DB_OH
20221223_Lsplash_x50_3_CE 18:1	20221223_Lsplash_x50_3	CE 18:1	CE 18:1	MSL
20221223_Lsplash_x50_3_Cer 18:1(4)(1OH,3OH)/15:0	20221223_Lsplash_x50_3	Cer 18:1(4)(1OH,3OH)/15:0	Cer 18:1(4)(1OH,3OH)/15:0	Full
20221223_Lsplash_x50_3_DG 15:0_18:1(9)	20221223_Lsplash_x50_3	DG 15:0_18:1(9)	DG 15:0_18:1	MSL
20221223_Lsplash_x50_3_LPC 18:1(9)/0:0	20221223_Lsplash_x50_3	LPC 18:1(9)/0:0	LPC 18:1(9)/0:0	Full
20221223_Lsplash_x50_3_LPE 18:1(9)/0:0	20221223_Lsplash_x50_3	LPE 18:1(9)/0:0	LPE 18:1(9)/0:0	Full
20221223_Lsplash_x50_3_MG 18:1	20221223_Lsplash_x50_3	MG 18:1	MG 18:1	MSL
20221223_Lsplash_x50_3_PC 15:0/18:1(9)	20221223_Lsplash_x50_3	PC 15:0/18:1(9)	PC 15:0/18:1(9)	Full
20221223_Lsplash_x50_3_PE 15:0_18:1(9)	20221223_Lsplash_x50_3	PE 15:0_18:1(9)	PE 15:0_18:1	MSL
20221223_Lsplash_x50_3_PG 15:0_18:1(9)	20221223_Lsplash_x50_3	PG 15:0_18:1(9)	PG 15:0_18:1	MSL
20221223_Lsplash_x50_3_PI 15:0_18:1(9)	20221223_Lsplash_x50_3	PI 15:0_18:1(9)	PI 15:0_18:1	MSL
20221223_Lsplash_x50_3_PS 15:0_18:1(9)	20221223_Lsplash_x50_3	PS 15:0_18:1(9)	PS 15:0_18:1	MSL
20221223_Lsplash_x50_3_SM 18:1(4)(1OH,3OH)/18:1(9)	20221223_Lsplash_x50_3	SM 18:1(4)(1OH,3OH)/18:1(9)	SM 18:1(1OH,3OH)/18:1	DB_OH
20221223_Lsplash_x50_3_TG 15:0_15:0_18:1(9)	20221223_Lsplash_x50_3	TG 15:0_15:0_18:1(9)	TG 15:0_15:0_18:1	MSL
20221223_Lsplash_x500_1_CE 18:1	20221223_Lsplash_x500_1	CE 18:1	null	noMS2
20221223_Lsplash_x500_1_Cer 18:1(4)(1OH,3OH)/15:0	20221223_Lsplash_x500_1	Cer 18:1(4)(1OH,3OH)/15:0	null	noMS2
20221223_Lsplash_x500_1_DG 15:0_18:1(9)	20221223_Lsplash_x500_1	DG 15:0_18:1(9)	null	noMS2
20221223_Lsplash_x500_1_LPC 18:1(9)/0:0	20221223_Lsplash_x500_1	LPC 18:1(9)/0:0	LPC 18:1(9)/0:0	Full
20221223_Lsplash_x500_1_LPE 18:1(9)/0:0	20221223_Lsplash_x500_1	LPE 18:1(9)/0:0	null	noMS2
20221223_Lsplash_x500_1_MG 18:1	20221223_Lsplash_x500_1	MG 18:1	null	noMS2
20221223_Lsplash_x500_1_PC 15:0/18:1(9)	20221223_Lsplash_x500_1	PC 15:0/18:1(9)	null	noMS2
20221223_Lsplash_x500_1_PE 15:0_18:1(9)	20221223_Lsplash_x500_1	PE 15:0_18:1(9)	null	noMS2
20221223_Lsplash_x500_1_PG 15:0_18:1(9)	20221223_Lsplash_x500_1	PG 15:0_18:1(9)	null	noMS2
20221223_Lsplash_x500_1_PI 15:0_18:1(9)	20221223_Lsplash_x500_1	PI 15:0_18:1(9)	null	noMS2
20221223_Lsplash_x500_1_PS 15:0_18:1(9)	20221223_Lsplash_x500_1	PS 15:0_18:1(9)	null	noMS2
20221223_Lsplash_x500_1_SM 18:1(4)(1OH,3OH)/18:1(9)	20221223_Lsplash_x500_1	SM 18:1(4)(1OH,3OH)/18:1(9)	null	noMS2
20221223_Lsplash_x500_1_TG 15:0_15:0_18:1(9)	20221223_Lsplash_x500_1	TG 15:0_15:0_18:1(9)	TG 15:0_15:0_18:1	MSL
20221223_Lsplash_x500_2_CE 18:1	20221223_Lsplash_x500_2	CE 18:1	null	noMS2
20221223_Lsplash_x500_2_Cer 18:1(4)(1OH,3OH)/15:0	20221223_Lsplash_x500_2	Cer 18:1(4)(1OH,3OH)/15:0	null	noMS2
20221223_Lsplash_x500_2_DG 15:0_18:1(9)	20221223_Lsplash_x500_2	DG 15:0_18:1(9)	DG 15:0_18:1	MSL
20221223_Lsplash_x500_2_LPC 18:1(9)/0:0	20221223_Lsplash_x500_2	LPC 18:1(9)/0:0	LPC 18:1(9)/0:0	Full
20221223_Lsplash_x500_2_LPE 18:1(9)/0:0	20221223_Lsplash_x500_2	LPE 18:1(9)/0:0	null	noMS2
20221223_Lsplash_x500_2_MG 18:1	20221223_Lsplash_x500_2	MG 18:1	null	noMS2
20221223_Lsplash_x500_2_PC 15:0/18:1(9)	20221223_Lsplash_x500_2	PC 15:0/18:1(9)	null	noMS2
20221223_Lsplash_x500_2_PE 15:0_18:1(9)	20221223_Lsplash_x500_2	PE 15:0_18:1(9)	null	noMS2
20221223_Lsplash_x500_2_PG 15:0_18:1(9)	20221223_Lsplash_x500_2	PG 15:0_18:1(9)	null	noMS2
20221223_Lsplash_x500_2_PI 15:0_18:1(9)	20221223_Lsplash_x500_2	PI 15:0_18:1(9)	null	noMS2
20221223_Lsplash_x500_2_PS 15:0_18:1(9)	20221223_Lsplash_x500_2	PS 15:0_18:1(9)	null	noMS2
20221223_Lsplash_x500_2_SM 18:1(4)(1OH,3OH)/18:1(9)	20221223_Lsplash_x500_2	SM 18:1(4)(1OH,3OH)/18:1(9)	null	noMS2
20221223_Lsplash_x500_2_TG 15:0_15:0_18:1(9)	20221223_Lsplash_x500_2	TG 15:0_15:0_18:1(9)	TG 15:0_15:0_18:1	MSL
20221223_Lsplash_x500_3_CE 18:1	20221223_Lsplash_x500_3	CE 18:1	null	noMS2
20221223_Lsplash_x500_3_Cer 18:1(4)(1OH,3OH)/15:0	20221223_Lsplash_x500_3	Cer 18:1(4)(1OH,3OH)/15:0	null	noMS2
20221223_Lsplash_x500_3_DG 15:0_18:1(9)	20221223_Lsplash_x500_3	DG 15:0_18:1(9)	DG 15:0_18:1	MSL
20221223_Lsplash_x500_3_LPC 18:1(9)/0:0	20221223_Lsplash_x500_3	LPC 18:1(9)/0:0	LPC 18:1(9)/0:0	Full
20221223_Lsplash_x500_3_LPE 18:1(9)/0:0	20221223_Lsplash_x500_3	LPE 18:1(9)/0:0	null	noMS2
20221223_Lsplash_x500_3_MG 18:1	20221223_Lsplash_x500_3	MG 18:1	null	noMS2
20221223_Lsplash_x500_3_PC 15:0/18:1(9)	20221223_Lsplash_x500_3	PC 15:0/18:1(9)	null	noMS2
20221223_Lsplash_x500_3_PE 15:0_18:1(9)	20221223_Lsplash_x500_3	PE 15:0_18:1(9)	null	noMS2
20221223_Lsplash_x500_3_PG 15:0_18:1(9)	20221223_Lsplash_x500_3	PG 15:0_18:1(9)	null	noMS2
20221223_Lsplash_x500_3_PI 15:0_18:1(9)	20221223_Lsplash_x500_3	PI 15:0_18:1(9)	null	noMS2
20221223_Lsplash_x500_3_PS 15:0_18:1(9)	20221223_Lsplash_x500_3	PS 15:0_18:1(9)	null	noMS2
20221223_Lsplash_x500_3_SM 18:1(4)(1OH,3OH)/18:1(9)	20221223_Lsplash_x500_3	SM 18:1(4)(1OH,3OH)/18:1(9)	null	noMS2
20221223_Lsplash_x500_3_TG 15:0_15:0_18:1(9)	20221223_Lsplash_x500_3	TG 15:0_15:0_18:1(9)	TG 15:0_15:0_18:1	MSL
20221223_MeOH_KE14_1_CE 18:1	20221223_MeOH_KE14_1	CE 18:1	null	noMS2
20221223_MeOH_KE14_1_Cer 18:1(4)(1OH,3OH)/15:0	20221223_MeOH_KE14_1	Cer 18:1(4)(1OH,3OH)/15:0	null	noMS2
20221223_MeOH_KE14_1_DG 15:0_18:1(9)	20221223_MeOH_KE14_1	DG 15:0_18:1(9)	DG 15:0_18:1	MSL
20221223_MeOH_KE14_1_LPC 18:1(9)/0:0	20221223_MeOH_KE14_1	LPC 18:1(9)/0:0	null	noMS2
20221223_MeOH_KE14_1_LPE 18:1(9)/0:0	20221223_MeOH_KE14_1	LPE 18:1(9)/0:0	null	noMS2
20221223_MeOH_KE14_1_MG 18:1	20221223_MeOH_KE14_1	MG 18:1	null	noMS2
20221223_MeOH_KE14_1_PC 15:0/18:1(9)	20221223_MeOH_KE14_1	PC 15:0/18:1(9)	null	noMS2
20221223_MeOH_KE14_1_PE 15:0_18:1(9)	20221223_MeOH_KE14_1	PE 15:0_18:1(9)	null	noMS2
20221223_MeOH_KE14_1_PG 15:0_18:1(9)	20221223_MeOH_KE14_1	PG 15:0_18:1(9)	null	noMS2
20221223_MeOH_KE14_1_PI 15:0_18:1(9)	20221223_MeOH_KE14_1	PI 15:0_18:1(9)	null	noMS2
20221223_MeOH_KE14_1_PS 15:0_18:1(9)	20221223_MeOH_KE14_1	PS 15:0_18:1(9)	null	noMS2
20221223_MeOH_KE14_1_SM 18:1(4)(1OH,3OH)/18:1(9)	20221223_MeOH_KE14_1	SM 18:1(4)(1OH,3OH)/18:1(9)	null	noMS2
20221223_MeOH_KE14_1_TG 15:0_15:0_18:1(9)	20221223_MeOH_KE14_1	TG 15:0_15:0_18:1(9)	TG 15:0_15:0_18:1	MSL
20221223_MeOH_KE14_2_CE 18:1	20221223_MeOH_KE14_2	CE 18:1	null	noMS2
20221223_MeOH_KE14_2_Cer 18:1(4)(1OH,3OH)/15:0	20221223_MeOH_KE14_2	Cer 18:1(4)(1OH,3OH)/15:0	null	noMS2
20221223_MeOH_KE14_2_DG 15:0_18:1(9)	20221223_MeOH_KE14_2	DG 15:0_18:1(9)	null	noMS2
20221223_MeOH_KE14_2_LPC 18:1(9)/0:0	20221223_MeOH_KE14_2	LPC 18:1(9)/0:0	null	noMS2
20221223_MeOH_KE14_2_LPE 18:1(9)/0:0	20221223_MeOH_KE14_2	LPE 18:1(9)/0:0	null	noMS2
20221223_MeOH_KE14_2_MG 18:1	20221223_MeOH_KE14_2	MG 18:1	null	noMS2
20221223_MeOH_KE14_2_PC 15:0/18:1(9)	20221223_MeOH_KE14_2	PC 15:0/18:1(9)	null	noMS2
20221223_MeOH_KE14_2_PE 15:0_18:1(9)	20221223_MeOH_KE14_2	PE 15:0_18:1(9)	null	noMS2
20221223_MeOH_KE14_2_PG 15:0_18:1(9)	20221223_MeOH_KE14_2	PG 15:0_18:1(9)	null	noMS2
20221223_MeOH_KE14_2_PI 15:0_18:1(9)	20221223_MeOH_KE14_2	PI 15:0_18:1(9)	null	noMS2
20221223_MeOH_KE14_2_PS 15:0_18:1(9)	20221223_MeOH_KE14_2	PS 15:0_18:1(9)	null	noMS2
20221223_MeOH_KE14_2_SM 18:1(4)(1OH,3OH)/18:1(9)	20221223_MeOH_KE14_2	SM 18:1(4)(1OH,3OH)/18:1(9)	null	noMS2
20221223_MeOH_KE14_2_TG 15:0_15:0_18:1(9)	20221223_MeOH_KE14_2	TG 15:0_15:0_18:1(9)	null	noMS2
20221223_MeOH_KE14_3_CE 18:1	20221223_MeOH_KE14_3	CE 18:1	null	noMS2
20221223_MeOH_KE14_3_Cer 18:1(4)(1OH,3OH)/15:0	20221223_MeOH_KE14_3	Cer 18:1(4)(1OH,3OH)/15:0	null	noMS2
20221223_MeOH_KE14_3_DG 15:0_18:1(9)	20221223_MeOH_KE14_3	DG 15:0_18:1(9)	null	noMS2
20221223_MeOH_KE14_3_LPC 18:1(9)/0:0	20221223_MeOH_KE14_3	LPC 18:1(9)/0:0	null	noMS2
20221223_MeOH_KE14_3_LPE 18:1(9)/0:0	20221223_MeOH_KE14_3	LPE 18:1(9)/0:0	null	noMS2
20221223_MeOH_KE14_3_MG 18:1	20221223_MeOH_KE14_3	MG 18:1	null	noMS2
20221223_MeOH_KE14_3_PC 15:0/18:1(9)	20221223_MeOH_KE14_3	PC 15:0/18:1(9)	null	noMS2
20221223_MeOH_KE14_3_PE 15:0_18:1(9)	20221223_MeOH_KE14_3	PE 15:0_18:1(9)	null	noMS2
20221223_MeOH_KE14_3_PG 15:0_18:1(9)	20221223_MeOH_KE14_3	PG 15:0_18:1(9)	null	noMS2
20221223_MeOH_KE14_3_PI 15:0_18:1(9)	20221223_MeOH_KE14_3	PI 15:0_18:1(9)	null	noMS2
20221223_MeOH_KE14_3_PS 15:0_18:1(9)	20221223_MeOH_KE14_3	PS 15:0_18:1(9)	null	noMS2
20221223_MeOH_KE14_3_SM 18:1(4)(1OH,3OH)/18:1(9)	20221223_MeOH_KE14_3	SM 18:1(4)(1OH,3OH)/18:1(9)	null	noMS2
20221223_MeOH_KE14_3_TG 15:0_15:0_18:1(9)	20221223_MeOH_KE14_3	TG 15:0_15:0_18:1(9)	null	noMS2
