## Supplementary material for "MS-DIAL 5 multimodal mass spectrometry data mining unveils lipidome complexities": Source data: annofile.txt

AlignedSpot.SpotId	Reference.Name	20230404_Blank_11_POS_EAD14	20230404_C13x1_1_POS_EAD14_1	20230404_C12_10_POS_EAD14	20230404_C13_9_POS_EAD14_1	20230404_C13x1_1_POS_EAD14_2	20230404_C13_9_POS_EAD14_2	20230404_C13_9_POS_EAD14_3	20230404_C13x1_1_POS_EAD14_3	20230404_C13x10_4_POS_EAD14_1	20230404_C13x10_4_POS_EAD14_2	20230404_C13x10_4_POS_EAD14_3	20230404_C13x100_7_POS_EAD14_1	20230404_C13x100_7_POS_EAD14_2	20230404_C13x100_7_POS_EAD14_3	20230404_C13x2_2_POS_EAD14_1	20230404_C13x2_2_POS_EAD14_2	20230404_C13x2_2_POS_EAD14_3	20230404_C13x20_5_POS_EAD14_1	20230404_C13x20_5_POS_EAD14_2	20230404_C13x20_5_POS_EAD14_3	20230404_C13x200_8_POS_EAD14_1	20230404_C13x200_8_POS_EAD14_2	20230404_C13x5_3_POS_EAD14_1	20230404_C13x200_8_POS_EAD14_3	20230404_C13x5_3_POS_EAD14_2	20230404_C13x5_3_POS_EAD14_3	20230404_C13x50_6_POS_EAD14_1	20230404_C13x50_6_POS_EAD14_2	20230404_C13x50_6_POS_EAD14_3
1546	BMP 18:1(9)_18:1(9)	no MS/MS	Annotated	no MS/MS	no MS/MS	Annotated	no MS/MS	no MS/MS	MisAnnotation	Insufficient	Insufficient	Insufficient	no MS/MS	no MS/MS	no MS/MS	Annotated	Annotated	Annotated	no MS/MS	Insufficient	Insufficient	no MS/MS	no MS/MS	Insufficient	no MS/MS	Annotated	Annotated	no MS/MS	no MS/MS	no MS/MS
501	CAR 18:1(9)	no MS/MS	Annotated	no MS/MS	no MS/MS	Annotated	no MS/MS	no MS/MS	Annotated	Annotated	Annotated	Annotated	Annotated	Annotated	Annotated	Annotated	Annotated	Annotated	Annotated	Annotated	Annotated	Insufficient	Insufficient	Annotated	Insufficient	Annotated	Annotated	Annotated	Annotated	Annotated
1103	CE_d7 16:1	no MS/MS	Annotated	no MS/MS	no MS/MS	Annotated	no MS/MS	no MS/MS	Annotated	no MS/MS	no MS/MS	no MS/MS	no MS/MS	no MS/MS	no MS/MS	Annotated	Annotated	Annotated	no MS/MS	no MS/MS	no MS/MS	no MS/MS	no MS/MS	no MS/MS	no MS/MS	no MS/MS	no MS/MS	no MS/MS	no MS/MS	no MS/MS
1267	CE_d7 20:3	no MS/MS	Annotated	no MS/MS	no MS/MS	Annotated	no MS/MS	no MS/MS	Annotated	Annotated	Annotated	Annotated	no MS/MS	no MS/MS	no MS/MS	Annotated	Annotated	Annotated	no MS/MS	no MS/MS	no MS/MS	no MS/MS	no MS/MS	Annotated	no MS/MS	Annotated	Annotated	no MS/MS	no MS/MS	no MS/MS
1354	CE_d7 22:4	no MS/MS	Annotated	no MS/MS	no MS/MS	Annotated	no MS/MS	no MS/MS	Annotated	Annotated	Annotated	Annotated	no MS/MS	no MS/MS	no MS/MS	Annotated	Annotated	Annotated	no MS/MS	no MS/MS	no MS/MS	no MS/MS	no MS/MS	Annotated	no MS/MS	Annotated	Annotated	no MS/MS	no MS/MS	no MS/MS
860	Cer 18:1(4)(1OH,3OH)/18:0	no MS/MS	Annotated	no MS/MS	no MS/MS	Annotated	no MS/MS	no MS/MS	Annotated	Annotated	Annotated	Annotated	no MS/MS	no MS/MS	no MS/MS	Annotated	Annotated	Annotated	Annotated	Annotated	Annotated	no MS/MS	no MS/MS	Annotated	no MS/MS	Annotated	Annotated	Annotated	Annotated	no MS/MS
1106	Cer 18:2(4,8)(1OH,3OH)/24:0	no MS/MS	Annotated	no MS/MS	no MS/MS	Annotated	no MS/MS	no MS/MS	Annotated	Annotated	Annotated	Annotated	Insufficient	Insufficient	Insufficient	Annotated	Annotated	Annotated	Annotated	Annotated	Annotated	no MS/MS	Insufficient	Annotated	no MS/MS	Annotated	Annotated	Annotated	Annotated	Insufficient
806	Cer_d7 18:1(4)(1OH,3OH)/16:1(9)	no MS/MS	Annotated	no MS/MS	no MS/MS	Annotated	no MS/MS	no MS/MS	Annotated	Annotated	Annotated	Annotated	Insufficient	Insufficient	Insufficient	Annotated	Annotated	Annotated	Insufficient	Insufficient	Insufficient	no MS/MS	no MS/MS	Annotated	no MS/MS	Annotated	Annotated	Insufficient	Insufficient	Insufficient
883	Cer_d7 18:1(4)(1OH,3OH)/18:1(9)	no MS/MS	Annotated	no MS/MS	no MS/MS	Annotated	no MS/MS	no MS/MS	Annotated	Insufficient	Insufficient	Annotated	Insufficient	Insufficient	Insufficient	Annotated	Annotated	Annotated	Insufficient	Insufficient	Insufficient	no MS/MS	no MS/MS	Insufficient	no MS/MS	Annotated	Insufficient	Insufficient	Insufficient	Insufficient
953	Cer_d7 18:1(4)(1OH,3OH)/20:1(11)	no MS/MS	Annotated	no MS/MS	no MS/MS	Annotated	no MS/MS	no MS/MS	Insufficient	Insufficient	Insufficient	Insufficient	no MS/MS	no MS/MS	no MS/MS	Annotated	Annotated	Annotated	Insufficient	Insufficient	Insufficient	no MS/MS	no MS/MS	Insufficient	no MS/MS	Insufficient	Insufficient	Insufficient	Insufficient	Insufficient
1043	Cer_d7 18:1(4)(1OH,3OH)/22:1(13)	no MS/MS	Annotated	no MS/MS	no MS/MS	Annotated	no MS/MS	no MS/MS	Annotated	Annotated	Annotated	Annotated	MisAnnotation	MisAnnotation	MisAnnotation	Annotated	Annotated	Annotated	Insufficient	Insufficient	Insufficient	no MS/MS	no MS/MS	Annotated	no MS/MS	Annotated	Annotated	Insufficient	Insufficient	MisAnnotation
1133	Cer_d7 18:1(4)(1OH,3OH)/24:1(15)	no MS/MS	MisAnnotation	no MS/MS	no MS/MS	Annotated	no MS/MS	no MS/MS	Annotated	Annotated	Annotated	Annotated	no MS/MS	no MS/MS	no MS/MS	Annotated	Annotated	Annotated	Annotated	Annotated	no MS/MS	no MS/MS	no MS/MS	Annotated	no MS/MS	Annotated	Annotated	MisAnnotation	no MS/MS	MisAnnotation
1074	DG 18:1(9)_18:1(9)	no MS/MS	Annotated	no MS/MS	no MS/MS	Annotated	Insufficient	Annotated	Annotated	Annotated	Annotated	Annotated	Insufficient	Insufficient	Insufficient	Annotated	Annotated	Annotated	Annotated	Annotated	Annotated	no MS/MS	Insufficient	Annotated	Insufficient	Annotated	Annotated	Insufficient	Insufficient	Insufficient
975	DG_d5 17:0_16:1(9)	no MS/MS	Annotated	no MS/MS	no MS/MS	MisAnnotation	no MS/MS	no MS/MS	Annotated	Insufficient	Insufficient	Insufficient	no MS/MS	no MS/MS	no MS/MS	MisAnnotation	Insufficient	Annotated	Insufficient	Insufficient	Insufficient	no MS/MS	no MS/MS	Annotated	no MS/MS	Insufficient	Insufficient	no MS/MS	no MS/MS	no MS/MS
1054	DG_d5 17:0_18:1(9)	no MS/MS	Annotated	no MS/MS	no MS/MS	Annotated	Insufficient	Insufficient	Annotated	Annotated	Annotated	Annotated	Insufficient	Insufficient	Insufficient	Annotated	Annotated	Annotated	Annotated	Insufficient	Annotated	Insufficient	Insufficient	Annotated	Insufficient	Annotated	Annotated	Insufficient	Insufficient	Insufficient
735	LPC 18:1(9)/0:0	no MS/MS	Annotated	no MS/MS	no MS/MS	Annotated	no MS/MS	no MS/MS	Annotated	Annotated	Annotated	Annotated	Insufficient	no MS/MS	Insufficient	Annotated	Annotated	Annotated	Annotated	Annotated	Annotated	no MS/MS	no MS/MS	Annotated	no MS/MS	Annotated	Annotated	Annotated	Annotated	Insufficient
649	LPC_d5 15:0/0:0	no MS/MS	Annotated	no MS/MS	no MS/MS	Annotated	no MS/MS	no MS/MS	Annotated	Annotated	Annotated	Annotated	Annotated	Annotated	Annotated	Annotated	Annotated	Annotated	Annotated	Annotated	Annotated	no MS/MS	no MS/MS	Annotated	no MS/MS	Annotated	Annotated	Annotated	Annotated	Annotated
715	LPC_d5 17:0/0:0	no MS/MS	Annotated	no MS/MS	no MS/MS	Annotated	no MS/MS	no MS/MS	Annotated	Annotated	Annotated	Annotated	Annotated	Annotated	Annotated	Annotated	Annotated	Annotated	Annotated	Annotated	Annotated	Annotated	no MS/MS	Annotated	Annotated	Annotated	Annotated	Annotated	Annotated	Annotated
805	LPC_d5 19:0/0:0	no MS/MS	Annotated	no MS/MS	no MS/MS	Annotated	no MS/MS	no MS/MS	Annotated	Annotated	Annotated	Annotated	no MS/MS	no MS/MS	no MS/MS	Annotated	Annotated	Annotated	Annotated	Annotated	Annotated	no MS/MS	no MS/MS	Annotated	no MS/MS	Annotated	Annotated	Annotated	Annotated	Annotated
627	LPE 18:1(9)/0:0	no MS/MS	Annotated	no MS/MS	no MS/MS	Annotated	no MS/MS	no MS/MS	Annotated	Annotated	Annotated	Annotated	no MS/MS	no MS/MS	no MS/MS	Annotated	Annotated	Annotated	Insufficient	Insufficient	Insufficient	no MS/MS	no MS/MS	Annotated	no MS/MS	Annotated	Annotated	no MS/MS	no MS/MS	Insufficient
561	LPE_d5 15:0/0:0	no MS/MS	Annotated	no MS/MS	no MS/MS	Annotated	no MS/MS	no MS/MS	Annotated	Annotated	Annotated	Annotated	no MS/MS	no MS/MS	no MS/MS	Annotated	Annotated	Annotated	Annotated	Annotated	Annotated	no MS/MS	no MS/MS	Annotated	no MS/MS	Annotated	Annotated	Annotated	Annotated	Annotated
620	LPE_d5 17:0/0:0	no MS/MS	Annotated	no MS/MS	no MS/MS	Annotated	no MS/MS	no MS/MS	Annotated	Annotated	Annotated	Annotated	Annotated	Annotated	Annotated	Annotated	Annotated	Annotated	Annotated	Annotated	Annotated	no MS/MS	no MS/MS	Annotated	no MS/MS	Annotated	Annotated	Annotated	Annotated	Annotated
680	LPE_d5 19:0/0:0	no MS/MS	Annotated	no MS/MS	no MS/MS	Annotated	no MS/MS	no MS/MS	Annotated	Annotated	Annotated	Annotated	no MS/MS	no MS/MS	no MS/MS	Annotated	Annotated	Annotated	Annotated	Annotated	Annotated	no MS/MS	no MS/MS	Annotated	no MS/MS	Annotated	Annotated	Annotated	Annotated	Annotated
624	LPG_d5 15:0/0:0	no MS/MS	Annotated	no MS/MS	no MS/MS	Annotated	no MS/MS	no MS/MS	Annotated	Annotated	Annotated	Annotated	no MS/MS	no MS/MS	no MS/MS	Annotated	Annotated	Annotated	Annotated	Annotated	Annotated	no MS/MS	no MS/MS	Annotated	no MS/MS	Annotated	Annotated	no MS/MS	no MS/MS	no MS/MS
687	LPG_d5 17:0/0:0	no MS/MS	Annotated	no MS/MS	no MS/MS	Annotated	no MS/MS	no MS/MS	Annotated	Annotated	Annotated	Annotated	no MS/MS	no MS/MS	no MS/MS	Annotated	Annotated	Annotated	Annotated	Annotated	Annotated	no MS/MS	no MS/MS	Annotated	no MS/MS	Annotated	Annotated	Annotated	Annotated	Annotated
769	LPG_d5 19:0/0:0	no MS/MS	Annotated	no MS/MS	no MS/MS	Annotated	no MS/MS	no MS/MS	Annotated	Annotated	Annotated	Annotated	no MS/MS	no MS/MS	no MS/MS	Annotated	Annotated	Annotated	no MS/MS	Annotated	Insufficient	no MS/MS	no MS/MS	Annotated	no MS/MS	Annotated	Annotated	no MS/MS	no MS/MS	no MS/MS
855	LPI_d5 15:0/0:0	no MS/MS	Annotated	no MS/MS	no MS/MS	Annotated	no MS/MS	no MS/MS	Annotated	Annotated	Annotated	Annotated	no MS/MS	no MS/MS	no MS/MS	Annotated	Annotated	Annotated	Insufficient	Insufficient	Annotated	no MS/MS	no MS/MS	Annotated	no MS/MS	Annotated	Annotated	no MS/MS	no MS/MS	no MS/MS
928	LPI_d5 17:0/0:0	no MS/MS	Annotated	no MS/MS	no MS/MS	Annotated	no MS/MS	no MS/MS	Annotated	Annotated	Annotated	Annotated	no MS/MS	no MS/MS	no MS/MS	Annotated	Annotated	Annotated	Insufficient	Annotated	Annotated	no MS/MS	no MS/MS	Annotated	no MS/MS	Annotated	Annotated	Annotated	Insufficient	Annotated
739	LPS 18:1(9)/0:0	no MS/MS	Annotated	no MS/MS	no MS/MS	Annotated	no MS/MS	no MS/MS	Annotated	Insufficient	Insufficient	Insufficient	no MS/MS	no MS/MS	no MS/MS	Annotated	Annotated	Annotated	Insufficient	Insufficient	Insufficient	no MS/MS	no MS/MS	Annotated	no MS/MS	Annotated	Annotated	no MS/MS	no MS/MS	no MS/MS
657	LPS_d5 15:0/0:0	no MS/MS	Annotated	no MS/MS	no MS/MS	Annotated	no MS/MS	no MS/MS	Annotated	Annotated	Annotated	Annotated	no MS/MS	no MS/MS	no MS/MS	Annotated	Annotated	Annotated	Annotated	Annotated	Annotated	no MS/MS	no MS/MS	Annotated	no MS/MS	Annotated	Annotated	no MS/MS	Insufficient	no MS/MS
724	LPS_d5 17:0/0:0	no MS/MS	Annotated	no MS/MS	no MS/MS	Annotated	no MS/MS	no MS/MS	Annotated	Annotated	Annotated	Annotated	no MS/MS	no MS/MS	no MS/MS	Annotated	Annotated	Annotated	Annotated	Annotated	Annotated	no MS/MS	no MS/MS	Annotated	no MS/MS	Annotated	Annotated	Annotated	Annotated	Annotated
810	LPS_d5 19:0/0:0	no MS/MS	no MS/MS	no MS/MS	no MS/MS	no MS/MS	no MS/MS	no MS/MS	no MS/MS	Annotated	no MS/MS	no MS/MS	no MS/MS	no MS/MS	no MS/MS	Annotated	Annotated	Annotated	no MS/MS	Insufficient	no MS/MS	no MS/MS	no MS/MS	no MS/MS	no MS/MS	no MS/MS	no MS/MS	no MS/MS	no MS/MS	no MS/MS
285	MG 16:1	no MS/MS	Annotated	no MS/MS	no MS/MS	Annotated	no MS/MS	no MS/MS	Annotated	no MS/MS	no MS/MS	no MS/MS	no MS/MS	no MS/MS	no MS/MS	no MS/MS	Annotated	Annotated	no MS/MS	no MS/MS	no MS/MS	no MS/MS	no MS/MS	no MS/MS	no MS/MS	Annotated	Annotated	no MS/MS	no MS/MS	no MS/MS
293	NAE 20:4	no MS/MS	Annotated	no MS/MS	no MS/MS	Annotated	no MS/MS	no MS/MS	Annotated	Annotated	Annotated	Annotated	Annotated	Annotated	Annotated	Annotated	Annotated	Annotated	Annotated	Annotated	Annotated	Annotated	Annotated	Annotated	Annotated	Annotated	Annotated	Annotated	Annotated	Annotated
266	NAGly 18:1	no MS/MS	Annotated	no MS/MS	no MS/MS	Annotated	no MS/MS	no MS/MS	Annotated	Annotated	Annotated	Annotated	no MS/MS	no MS/MS	no MS/MS	Annotated	Annotated	Annotated	Annotated	Annotated	Annotated	no MS/MS	no MS/MS	Annotated	no MS/MS	Annotated	Annotated	Annotated	Annotated	Annotated
1534	PC 18:1(9)/18:1(9)	no MS/MS	Annotated	no MS/MS	no MS/MS	Annotated	no MS/MS	no MS/MS	Annotated	Annotated	Annotated	Annotated	no MS/MS	no MS/MS	no MS/MS	Annotated	Annotated	Annotated	Annotated	Annotated	Annotated	no MS/MS	no MS/MS	Annotated	no MS/MS	MisAnnotation	Annotated	Insufficient	Insufficient	Insufficient
1425	PC O-16:0/18:1(9)	no MS/MS	Annotated	no MS/MS	no MS/MS	Annotated	no MS/MS	no MS/MS	Annotated	Annotated	Annotated	Annotated	Insufficient	Insufficient	Insufficient	Annotated	Annotated	Annotated	Annotated	Annotated	Annotated	no MS/MS	no MS/MS	Annotated	no MS/MS	Annotated	Annotated	Insufficient	Insufficient	Insufficient
1493	PC P-18:0/18:1(9)	no MS/MS	Annotated	no MS/MS	no MS/MS	Annotated	no MS/MS	no MS/MS	Annotated	Annotated	Annotated	Annotated	Insufficient	Insufficient	Insufficient	Annotated	Annotated	Annotated	Annotated	Annotated	Annotated	no MS/MS	no MS/MS	Annotated	no MS/MS	Annotated	Annotated	Insufficient	Insufficient	Insufficient
1346	PC_d5 17:0/14:1(9)	no MS/MS	Annotated	no MS/MS	no MS/MS	Annotated	no MS/MS	no MS/MS	Annotated	Annotated	Annotated	Annotated	Insufficient	Insufficient	Insufficient	Annotated	Annotated	Annotated	Annotated	Annotated	Annotated	no MS/MS	no MS/MS	Annotated	no MS/MS	Annotated	Annotated	Annotated	Annotated	Annotated
1514	PC_d5 17:0/18:1(9)	no MS/MS	Annotated	no MS/MS	no MS/MS	Annotated	no MS/MS	no MS/MS	Annotated	Annotated	Annotated	Annotated	Insufficient	Insufficient	Insufficient	Annotated	Annotated	Annotated	Annotated	Annotated	Annotated	Insufficient	Insufficient	Annotated	Insufficient	Annotated	Annotated	Annotated	Annotated	Annotated
1572	PC_d5 17:0/20:3(8,11,14)	no MS/MS	Annotated	no MS/MS	no MS/MS	Annotated	no MS/MS	no MS/MS	Annotated	Annotated	Annotated	Annotated	Insufficient	Insufficient	Insufficient	Annotated	Annotated	Annotated	Annotated	Annotated	Insufficient	Insufficient	Insufficient	Annotated	Insufficient	Annotated	Annotated	Insufficient	Insufficient	Annotated
1643	PC_d5 17:0/22:4(7,10,13,16)	no MS/MS	Annotated	no MS/MS	no MS/MS	Annotated	no MS/MS	no MS/MS	Annotated	Insufficient	Insufficient	Insufficient	Insufficient	Insufficient	Insufficient	Annotated	Annotated	Annotated	Insufficient	Insufficient	Insufficient	no MS/MS	no MS/MS	Insufficient	no MS/MS	Annotated	Annotated	Insufficient	Insufficient	Insufficient
1414	PE 18:1(9)_18:1(9)	no MS/MS	Annotated	no MS/MS	no MS/MS	Annotated	no MS/MS	no MS/MS	Annotated	Annotated	Insufficient	Annotated	no MS/MS	no MS/MS	no MS/MS	Annotated	Annotated	Annotated	Insufficient	Insufficient	Insufficient	no MS/MS	no MS/MS	Annotated	no MS/MS	Annotated	Annotated	Insufficient	Insufficient	Insufficient
1277	PE O-16:0/18:1(9)	no MS/MS	Insufficient	no MS/MS	no MS/MS	Annotated	no MS/MS	no MS/MS	Insufficient	Insufficient	Insufficient	Insufficient	no MS/MS	no MS/MS	no MS/MS	Insufficient	Annotated	Annotated	Insufficient	Insufficient	Insufficient	no MS/MS	no MS/MS	Annotated	no MS/MS	Insufficient	Annotated	Insufficient	Insufficient	Insufficient
1203	PE_d5 17:0_14:1(9)	no MS/MS	Annotated	no MS/MS	no MS/MS	Annotated	no MS/MS	no MS/MS	Annotated	Insufficient	Insufficient	Insufficient	no MS/MS	no MS/MS	no MS/MS	Insufficient	Annotated	Annotated	Insufficient	Insufficient	Insufficient	no MS/MS	no MS/MS	Insufficient	no MS/MS	Insufficient	MisAnnotation	Insufficient	Insufficient	Insufficient
1290	PE_d5 17:0_16:1(9)	no MS/MS	Annotated	no MS/MS	no MS/MS	Annotated	no MS/MS	no MS/MS	Annotated	Insufficient	Insufficient	Insufficient	no MS/MS	no MS/MS	no MS/MS	Annotated	Annotated	Annotated	Insufficient	Insufficient	Insufficient	no MS/MS	no MS/MS	Insufficient	no MS/MS	Insufficient	Annotated	Insufficient	Insufficient	Insufficient
1395	PE_d5 17:0_18:1(9)	no MS/MS	Annotated	no MS/MS	no MS/MS	Annotated	no MS/MS	no MS/MS	Annotated	Annotated	Annotated	Insufficient	Insufficient	no MS/MS	no MS/MS	Annotated	Annotated	Annotated	Insufficient	Insufficient	Insufficient	no MS/MS	no MS/MS	Annotated	no MS/MS	MisAnnotation	Annotated	Insufficient	Insufficient	Insufficient
1469	PE_d5 17:0_20:3(8,11,14)	no MS/MS	Insufficient	no MS/MS	no MS/MS	Insufficient	no MS/MS	no MS/MS	Insufficient	Insufficient	Insufficient	Insufficient	no MS/MS	no MS/MS	no MS/MS	Insufficient	Insufficient	Annotated	Insufficient	Insufficient	Insufficient	no MS/MS	no MS/MS	Insufficient	no MS/MS	Insufficient	Insufficient	Insufficient	Insufficient	Insufficient
1367	PG_d5 17:0_14:1(9)	no MS/MS	Annotated	no MS/MS	no MS/MS	Annotated	no MS/MS	no MS/MS	Annotated	MisAnnotation	Insufficient	Annotated	no MS/MS	no MS/MS	no MS/MS	Annotated	Annotated	Annotated	Insufficient	Insufficient	Insufficient	no MS/MS	no MS/MS	Annotated	no MS/MS	Annotated	Annotated	no MS/MS	no MS/MS	no MS/MS
1455	PG_d5 17:0_16:1(9)	no MS/MS	Annotated	no MS/MS	no MS/MS	Annotated	no MS/MS	no MS/MS	Annotated	Annotated	MisAnnotation	no MS/MS	no MS/MS	no MS/MS	no MS/MS	Annotated	Annotated	Annotated	no MS/MS	no MS/MS	no MS/MS	no MS/MS	no MS/MS	MisAnnotation	no MS/MS	MisAnnotation	Insufficient	no MS/MS	no MS/MS	no MS/MS
1529	PG_d5 17:0_18:1(9)	no MS/MS	Annotated	no MS/MS	no MS/MS	Annotated	no MS/MS	no MS/MS	Annotated	Annotated	Annotated	Annotated	no MS/MS	no MS/MS	no MS/MS	Annotated	Annotated	Annotated	Annotated	Annotated	Insufficient	no MS/MS	no MS/MS	Annotated	no MS/MS	Annotated	Annotated	Insufficient	Insufficient	Insufficient
1592	PG_d5 17:0_20:3(8,11,14)	no MS/MS	Annotated	no MS/MS	no MS/MS	MisAnnotation	no MS/MS	no MS/MS	Annotated	Insufficient	Insufficient	Insufficient	no MS/MS	no MS/MS	no MS/MS	Annotated	Annotated	Annotated	Insufficient	Insufficient	Insufficient	no MS/MS	no MS/MS	Insufficient	no MS/MS	Annotated	Insufficient	Insufficient	Insufficient	Insufficient
1762	PI 18:1(9)_18:1(9)	no MS/MS	Annotated	no MS/MS	no MS/MS	Annotated	no MS/MS	no MS/MS	Annotated	Insufficient	Annotated	Insufficient	no MS/MS	no MS/MS	no MS/MS	Annotated	Annotated	Annotated	MisAnnotation	Insufficient	Insufficient	no MS/MS	no MS/MS	Annotated	no MS/MS	Annotated	Annotated	no MS/MS	no MS/MS	no MS/MS
1615	PI_d5 17:0_14:1(9)	no MS/MS	Annotated	no MS/MS	no MS/MS	Annotated	no MS/MS	no MS/MS	Annotated	Annotated	MisAnnotation	Annotated	no MS/MS	no MS/MS	no MS/MS	Annotated	Annotated	Annotated	no MS/MS	Insufficient	Insufficient	no MS/MS	no MS/MS	Annotated	no MS/MS	MisAnnotation	Annotated	no MS/MS	no MS/MS	no MS/MS
1749	PI_d5 17:0_18:1(9)	no MS/MS	Annotated	no MS/MS	no MS/MS	Annotated	no MS/MS	no MS/MS	Annotated	Annotated	Insufficient	MisAnnotation	no MS/MS	no MS/MS	no MS/MS	Annotated	Annotated	Annotated	Annotated	Insufficient	Insufficient	no MS/MS	no MS/MS	MisAnnotation	no MS/MS	Annotated	Annotated	no MS/MS	no MS/MS	Insufficient
1540	PS 18:1(9)_18:1(9)	no MS/MS	Annotated	no MS/MS	no MS/MS	Annotated	no MS/MS	no MS/MS	Annotated	Insufficient	Insufficient	Insufficient	no MS/MS	no MS/MS	no MS/MS	Annotated	Annotated	Annotated	Insufficient	Insufficient	Insufficient	no MS/MS	no MS/MS	Annotated	no MS/MS	Annotated	Annotated	no MS/MS	no MS/MS	no MS/MS
1518	PS_d5 17:0_18:1(9)	no MS/MS	Annotated	no MS/MS	no MS/MS	Annotated	no MS/MS	no MS/MS	Annotated	Insufficient	Insufficient	Annotated	no MS/MS	no MS/MS	no MS/MS	Annotated	Annotated	Annotated	Insufficient	Insufficient	Insufficient	no MS/MS	no MS/MS	Insufficient	no MS/MS	Insufficient	Annotated	Insufficient	Insufficient	Insufficient
1786	SHexCer 18:1(4)(1OH,3OH)/24:0	no MS/MS	Annotated	no MS/MS	no MS/MS	Annotated	no MS/MS	no MS/MS	Annotated	Annotated	Annotated	Annotated	no MS/MS	no MS/MS	no MS/MS	Annotated	Annotated	Annotated	Annotated	Annotated	no MS/MS	no MS/MS	no MS/MS	Annotated	no MS/MS	Annotated	Annotated	no MS/MS	no MS/MS	no MS/MS
1298	SM_d9 18:1(4)(1OH,3OH)/16:1(9)	no MS/MS	Annotated	no MS/MS	no MS/MS	Annotated	no MS/MS	no MS/MS	Annotated	Annotated	Annotated	MisAnnotation	Insufficient	MisAnnotation	Insufficient	Annotated	Annotated	Annotated	Annotated	Insufficient	Annotated	no MS/MS	Insufficient	Annotated	no MS/MS	Annotated	Annotated	Insufficient	Insufficient	Insufficient
1480	SM_d9 18:1(4)(1OH,3OH)/20:1(11)	no MS/MS	Annotated	no MS/MS	no MS/MS	Annotated	no MS/MS	no MS/MS	Annotated	Insufficient	Insufficient	Insufficient	no MS/MS	no MS/MS	no MS/MS	Annotated	Annotated	Annotated	Insufficient	Insufficient	Insufficient	no MS/MS	no MS/MS	Insufficient	no MS/MS	Annotated	Insufficient	Insufficient	MisAnnotation	Insufficient
1553	SM_d9 18:1(4)(1OH,3OH)/22:1(13)	no MS/MS	Annotated	no MS/MS	no MS/MS	Annotated	no MS/MS	no MS/MS	Annotated	MisAnnotation	Insufficient	Insufficient	no MS/MS	no MS/MS	no MS/MS	Annotated	Annotated	Annotated	Insufficient	Insufficient	Insufficient	no MS/MS	no MS/MS	Annotated	no MS/MS	Annotated	Annotated	Insufficient	Insufficient	Insufficient
1625	SM_d9 18:1(4)(1OH,3OH)/24:1(15)	no MS/MS	Annotated	no MS/MS	no MS/MS	Annotated	no MS/MS	no MS/MS	Annotated	Annotated	Annotated	Insufficient	no MS/MS	no MS/MS	no MS/MS	Annotated	Annotated	Annotated	Insufficient	Insufficient	Insufficient	no MS/MS	no MS/MS	Annotated	no MS/MS	Annotated	Annotated	Insufficient	MisAnnotation	MisAnnotation
1799	TG 18:1(9)_18:1(9)_18:1(9)	no MS/MS	Annotated	no MS/MS	no MS/MS	Annotated	no MS/MS	no MS/MS	Annotated	Insufficient	Insufficient	Insufficient	no MS/MS	no MS/MS	no MS/MS	Annotated	Annotated	Annotated	Insufficient	Insufficient	Insufficient	no MS/MS	no MS/MS	Annotated	no MS/MS	Annotated	MisAnnotation	Insufficient	Insufficient	Insufficient
1376	TG_d5 13:0_14:0_14:0	no MS/MS	Annotated	no MS/MS	no MS/MS	Annotated	no MS/MS	no MS/MS	Annotated	Annotated	Annotated	Annotated	no MS/MS	no MS/MS	no MS/MS	Annotated	Annotated	Annotated	Annotated	Annotated	Annotated	no MS/MS	no MS/MS	Annotated	no MS/MS	Annotated	Annotated	Annotated	Annotated	no MS/MS
1531	TG_d5 14:0_14:0_17:1(10)	no MS/MS	Annotated	no MS/MS	no MS/MS	Annotated	no MS/MS	no MS/MS	Annotated	Insufficient	Insufficient	Insufficient	no MS/MS	no MS/MS	no MS/MS	Annotated	Annotated	Annotated	Insufficient	Insufficient	Insufficient	no MS/MS	no MS/MS	Insufficient	no MS/MS	Annotated	Annotated	Insufficient	Insufficient	Insufficient
1605	TG_d5 16:0_16:0_15:1(10)	no MS/MS	MisAnnotation	no MS/MS	no MS/MS	MisAnnotation	no MS/MS	no MS/MS	MisAnnotation	Insufficient	Insufficient	Insufficient	no MS/MS	no MS/MS	no MS/MS	Insufficient	Insufficient	Annotated	Insufficient	Insufficient	Insufficient	no MS/MS	no MS/MS	Annotated	no MS/MS	Insufficient	Insufficient	Insufficient	Insufficient	Insufficient
1676	TG_d5 16:0_16:0_17:1(10)	no MS/MS	Annotated	no MS/MS	no MS/MS	Annotated	no MS/MS	no MS/MS	MisAnnotation	Insufficient	Insufficient	Insufficient	Insufficient	Insufficient	Insufficient	Annotated	MisAnnotation	Annotated	Insufficient	Insufficient	Insufficient	no MS/MS	no MS/MS	MisAnnotation	no MS/MS	Insufficient	Insufficient	Insufficient	Insufficient	Insufficient
1138	CE 17:0	no MS/MS	Annotated	no MS/MS	no MS/MS	Annotated	no MS/MS	no MS/MS	Annotated	no MS/MS	no MS/MS	no MS/MS	no MS/MS	no MS/MS	no MS/MS	Annotated	no MS/MS	no MS/MS	no MS/MS	no MS/MS	no MS/MS	no MS/MS	no MS/MS	no MS/MS	no MS/MS	no MS/MS	no MS/MS	no MS/MS	no MS/MS	no MS/MS
1015	CE_d7 14:1	no MS/MS	Annotated	no MS/MS	no MS/MS	Annotated	no MS/MS	no MS/MS	Annotated	no MS/MS	no MS/MS	no MS/MS	no MS/MS	no MS/MS	no MS/MS	no MS/MS	no MS/MS	no MS/MS	no MS/MS	no MS/MS	no MS/MS	no MS/MS	no MS/MS	no MS/MS	no MS/MS	no MS/MS	no MS/MS	no MS/MS	no MS/MS	no MS/MS
1227	CE_d7 19:2	no MS/MS	Annotated	no MS/MS	no MS/MS	Annotated	no MS/MS	no MS/MS	Annotated	no MS/MS	no MS/MS	no MS/MS	no MS/MS	no MS/MS	no MS/MS	Annotated	no MS/MS	no MS/MS	no MS/MS	no MS/MS	no MS/MS	no MS/MS	no MS/MS	no MS/MS	no MS/MS	no MS/MS	no MS/MS	no MS/MS	no MS/MS	no MS/MS
886	DG_d5 17:0_14:1(9)	no MS/MS	Annotated	no MS/MS	no MS/MS	MisAnnotation	no MS/MS	no MS/MS	Annotated	Insufficient	Insufficient	Insufficient	no MS/MS	no MS/MS	no MS/MS	MisAnnotation	Insufficient	MisAnnotation	Insufficient	Insufficient	Insufficient	no MS/MS	no MS/MS	Insufficient	no MS/MS	Insufficient	Insufficient	no MS/MS	no MS/MS	no MS/MS
1132	DG_d5 17:0_20:3(8,11,14)	no MS/MS	Annotated	no MS/MS	no MS/MS	Annotated	no MS/MS	Insufficient	Annotated	Insufficient	Insufficient	Insufficient	Insufficient	Insufficient	Insufficient	Insufficient	MisAnnotation	Insufficient	Insufficient	Insufficient	Insufficient	no MS/MS	Insufficient	Insufficient	Insufficient	Insufficient	Insufficient	Insufficient	Insufficient	Insufficient
1205	DG_d5 17:0_22:4(7,10,13,16)	no MS/MS	Annotated	no MS/MS	no MS/MS	Insufficient	no MS/MS	no MS/MS	Insufficient	Insufficient	Insufficient	Insufficient	Insufficient	Insufficient	Insufficient	Insufficient	Insufficient	Insufficient	Insufficient	Insufficient	Insufficient	no MS/MS	no MS/MS	Insufficient	no MS/MS	Insufficient	Insufficient	Insufficient	Insufficient	Insufficient
1916	Hex2Cer 18:1;O2/24:1	no MS/MS	MisAnnotation	no MS/MS	no MS/MS	MisAnnotation	no MS/MS	no MS/MS	MisAnnotation	MisAnnotation	MisAnnotation	MisAnnotation	no MS/MS	no MS/MS	no MS/MS	MisAnnotation	MisAnnotation	MisAnnotation	MisAnnotation	MisAnnotation	MisAnnotation	no MS/MS	no MS/MS	MisAnnotation	no MS/MS	MisAnnotation	MisAnnotation	no MS/MS	no MS/MS	no MS/MS
704	LPG 18:1(9)/0:0	no MS/MS	Insufficient	no MS/MS	no MS/MS	MisAnnotation	no MS/MS	no MS/MS	MisAnnotation	Insufficient	Insufficient	MisAnnotation	no MS/MS	no MS/MS	no MS/MS	Insufficient	Insufficient	Insufficient	Insufficient	Insufficient	Insufficient	no MS/MS	no MS/MS	Insufficient	no MS/MS	Insufficient	Insufficient	no MS/MS	no MS/MS	no MS/MS
1017	LPI_d5 19:0/0:0	no MS/MS	no MS/MS	no MS/MS	no MS/MS	no MS/MS	no MS/MS	no MS/MS	no MS/MS	Annotated	Annotated	Annotated	no MS/MS	no MS/MS	no MS/MS	no MS/MS	Annotated	no MS/MS	Insufficient	no MS/MS	no MS/MS	no MS/MS	no MS/MS	no MS/MS	no MS/MS	no MS/MS	no MS/MS	no MS/MS	no MS/MS	no MS/MS
1431	PC_d5 17:0/16:1(9)	no MS/MS	Annotated	no MS/MS	no MS/MS	Annotated	no MS/MS	no MS/MS	Annotated	MisAnnotation(maybe swapped)	Annotated	MisAnnotation(maybe swapped)	no MS/MS	no MS/MS	no MS/MS	Annotated	Annotated	MisAnnotation(maybe swapped)	Annotated	Annotated	MisAnnotation(maybe swapped)	no MS/MS	no MS/MS	Annotated	no MS/MS	MisAnnotation(maybe swapped)	Annotated	Annotated	Annotated	Annotated
1372	PE P-18:0/18:1(9)	no MS/MS	Annotated	no MS/MS	no MS/MS	Insufficient	no MS/MS	no MS/MS	Annotated	Insufficient	Insufficient	Insufficient	no MS/MS	no MS/MS	no MS/MS	Insufficient	Insufficient	Insufficient	Insufficient	Insufficient	Insufficient	no MS/MS	no MS/MS	Insufficient	no MS/MS	Insufficient	Insufficient	no MS/MS	no MS/MS	no MS/MS
1536	PE_d5 17:0_22:4(7,10,13,16)	no MS/MS	no MS/MS	no MS/MS	no MS/MS	Insufficient	no MS/MS	no MS/MS	no MS/MS	Insufficient	Insufficient	Insufficient	no MS/MS	no MS/MS	no MS/MS	Insufficient	Insufficient	Insufficient	Insufficient	Insufficient	Insufficient	no MS/MS	no MS/MS	Insufficient	no MS/MS	Insufficient	Insufficient	no MS/MS	no MS/MS	no MS/MS
1547	PG 18:1(9)_18:1(9)	no MS/MS	Annotated	MisAnnotation	no MS/MS	Annotated	no MS/MS	no MS/MS	Annotated	Annotated	Annotated	Annotated	Insufficient	Insufficient	no MS/MS	Annotated	Annotated	no MS/MS	Annotated	Insufficient	Annotated	no MS/MS	no MS/MS	Annotated	no MS/MS	Annotated	Annotated	no MS/MS	Insufficient	no MS/MS
1664	PG_d5 17:0_22:4(7,10,13,16)	no MS/MS	Insufficient	no MS/MS	no MS/MS	Insufficient	no MS/MS	no MS/MS	Insufficient	Insufficient	Insufficient	Insufficient	no MS/MS	no MS/MS	no MS/MS	Insufficient	Insufficient	Insufficient	no MS/MS	Insufficient	no MS/MS	no MS/MS	no MS/MS	Insufficient	no MS/MS	Insufficient	Insufficient	no MS/MS	no MS/MS	no MS/MS
1684	PI_d5 17:0_16:1(9)	no MS/MS	MisAnnotation	no MS/MS	no MS/MS	Annotated	no MS/MS	no MS/MS	MisAnnotation	Insufficient	Insufficient	Insufficient	no MS/MS	no MS/MS	no MS/MS	MisAnnotation	MisAnnotation	MisAnnotation	Insufficient	Insufficient	Insufficient	no MS/MS	no MS/MS	Annotated	no MS/MS	MisAnnotation	MisAnnotation	no MS/MS	no MS/MS	no MS/MS
1794	PI_d5 17:0_20:3(8,11,14)	no MS/MS	MisAnnotation	no MS/MS	no MS/MS	Annotated	no MS/MS	no MS/MS	Insufficient	Insufficient	Insufficient	Insufficient	no MS/MS	no MS/MS	no MS/MS	Annotated	Insufficient	Insufficient	no MS/MS	Insufficient	Insufficient	no MS/MS	no MS/MS	Insufficient	no MS/MS	Insufficient	Insufficient	no MS/MS	no MS/MS	no MS/MS
1353	PS_d5 17:0_14:1(9)	no MS/MS	MisAnnotation	no MS/MS	no MS/MS	Annotated	no MS/MS	no MS/MS	Annotated	Insufficient	Annotated	Insufficient	no MS/MS	no MS/MS	no MS/MS	Annotated	MisAnnotation	Insufficient	Insufficient	Insufficient	Insufficient	no MS/MS	no MS/MS	Insufficient	no MS/MS	Annotated	Insufficient	no MS/MS	no MS/MS	no MS/MS
1442	PS_d5 17:0_16:1(9)	no MS/MS	Annotated	no MS/MS	no MS/MS	Annotated	no MS/MS	no MS/MS	Annotated	MisAnnotation	Insufficient	Insufficient	no MS/MS	no MS/MS	no MS/MS	MisAnnotation	Annotated	MisAnnotation	Insufficient	Insufficient	Insufficient	no MS/MS	no MS/MS	Insufficient	no MS/MS	Annotated	Insufficient	no MS/MS	no MS/MS	no MS/MS
1579	PS_d5 17:0_20:3(8,11,14)	no MS/MS	Annotated	no MS/MS	no MS/MS	Insufficient	no MS/MS	no MS/MS	Insufficient	Insufficient	Insufficient	Insufficient	no MS/MS	no MS/MS	no MS/MS	Insufficient	Insufficient	Insufficient	Insufficient	Insufficient	Insufficient	no MS/MS	no MS/MS	Insufficient	no MS/MS	Insufficient	Insufficient	no MS/MS	no MS/MS	no MS/MS
1649	PS_d5 17:0_22:4(7,10,13,16)	no MS/MS	Insufficient	no MS/MS	no MS/MS	Insufficient	no MS/MS	no MS/MS	Insufficient	Insufficient	Insufficient	Insufficient	no MS/MS	no MS/MS	no MS/MS	Insufficient	Insufficient	Insufficient	no MS/MS	no MS/MS	no MS/MS	no MS/MS	no MS/MS	Insufficient	no MS/MS	Insufficient	Insufficient	no MS/MS	no MS/MS	no MS/MS
1456	TG_d5 14:0_14:0_15:1(10)	no MS/MS	Annotated	no MS/MS	no MS/MS	Annotated	no MS/MS	no MS/MS	Annotated	Insufficient	Insufficient	Insufficient	no MS/MS	no MS/MS	no MS/MS	Annotated	Annotated	MisAnnotation	Insufficient	Insufficient	Insufficient	no MS/MS	no MS/MS	Annotated	no MS/MS	Insufficient	Annotated	Insufficient	Insufficient	Insufficient
1734	TG_d5 16:0_16:0_19:2(10,13)	no MS/MS	Insufficient	no MS/MS	no MS/MS	Insufficient	no MS/MS	no MS/MS	Annotated	Insufficient	Insufficient	Insufficient	no MS/MS	no MS/MS	no MS/MS	Insufficient	Insufficient	Insufficient	Insufficient	Insufficient	Insufficient	no MS/MS	no MS/MS	Insufficient	no MS/MS	Insufficient	Insufficient	Insufficient	Insufficient	Insufficient
1793	TG_d5 17:1(10)_18:1(9)_18:1(9)	no MS/MS	MisAnnotation	no MS/MS	no MS/MS	Annotated	no MS/MS	no MS/MS	MisAnnotation	Insufficient	Insufficient	MisAnnotation	no MS/MS	no MS/MS	no MS/MS	Annotated	MisAnnotation	MisAnnotation	Insufficient	Insufficient	Insufficient	no MS/MS	no MS/MS	MisAnnotation	no MS/MS	MisAnnotation	Insufficient	Insufficient	Insufficient	Insufficient
1830	TG_d5 18:1(9)_18:1(9)_19:2(10,13)	no MS/MS	MisAnnotation	no MS/MS	no MS/MS	MisAnnotation	no MS/MS	no MS/MS	MisAnnotation	Insufficient	Insufficient	Insufficient	no MS/MS	no MS/MS	no MS/MS	Annotated	Insufficient	MisAnnotation	Insufficient	Insufficient	Insufficient	no MS/MS	no MS/MS	Insufficient	no MS/MS	Insufficient	Insufficient	Insufficient	Insufficient	Insufficient
1887	TG_d5 18:1(9)_18:1(9)_21:2(12,15)	no MS/MS	MisAnnotation	no MS/MS	no MS/MS	MisAnnotation	no MS/MS	no MS/MS	Annotated	Insufficient	Insufficient	Insufficient	no MS/MS	no MS/MS	no MS/MS	Insufficient	Insufficient	Insufficient	no MS/MS	no MS/MS	no MS/MS	no MS/MS	no MS/MS	Insufficient	no MS/MS	Insufficient	Insufficient	no MS/MS	no MS/MS	no MS/MS
