## Supplementary material for "MS-DIAL 5 multimodal mass spectrometry data mining unveils lipidome complexities": Source data: pairfile.txt

Name	Type
Cer 18:1(4)(1OH,3OH)/18:0	Full
Cer_d7 18:1(4)(1OH,3OH)/16:1(9)	Full
Cer_d7 18:1(4)(1OH,3OH)/18:1(9)	Full
Cer_d7 18:1(4)(1OH,3OH)/20:1(11)	Full
Cer_d7 18:1(4)(1OH,3OH)/22:1(13)	Full
Cer 18:2(4,8)(1OH,3OH)/24:0	Full
Cer_d7 18:1(4)(1OH,3OH)/24:1(15)	Full
LPC 18:1(9)/0:0	Full
LPE 18:1(9)/0:0	Full
LPG 18:1(9)/0:0	Full
LPS 18:1(9)/0:0	Full
SHexCer 18:1(4)(1OH,3OH)/24:0	Full
SM_d9 18:1(4)(1OH,3OH)/16:1(9)	Full
SM_d9 18:1(4)(1OH,3OH)/20:1(11)	Full
SM_d9 18:1(4)(1OH,3OH)/22:1(13)	Full
SM_d9 18:1(4)(1OH,3OH)/24:1(15)	Full
PC O-16:0/18:1(9)	Full
PC P-18:0/18:1(9)	Full
PE O-16:0/18:1(9)	Full
PE P-18:0/18:1(9)	Full
PC 18:1(9)/18:1(9)	Full
PC_d5 17:0/14:1(9)	Full
PC_d5 17:0/16:1(9)	Full
PC_d5 17:0/18:1(9)	Full
PC_d5 17:0/20:3(8,11,14)	Full
PC_d5 17:0/22:4(7,10,13,16)	Full
CAR 18:1(9)	DB
Cer 18:1(1OH,3OH)/18:0	OH
Cer_d7 18:1(1OH,3OH)/16:1	OH
Cer_d7 18:1(1OH,3OH)/18:1	OH
Cer_d7 18:1(1OH,3OH)/20:1	OH
Cer_d7 18:1(1OH,3OH)/22:1	OH
Cer 18:2(1OH,3OH)/24:0	OH
Cer_d7 18:1(1OH,3OH)/24:1	OH
LPC 18:1(9)	DB
LPE 18:1(9)	DB
LPG 18:1(9)	DB
LPS 18:1(9)	DB
SHexCer 18:1(1OH,3OH)/24:0	OH
SM_d9 18:1(1OH,3OH)/16:1	OH
SM_d9 18:1(1OH,3OH)/20:1	OH
SM_d9 18:1(1OH,3OH)/22:1	OH
SM_d9 18:1(1OH,3OH)/24:1	OH
BMP 18:1(9)_18:1(9)	DB
DG 18:1(9)_18:1(9)	DB
DG_d5 17:0_14:1(9)	DB
DG_d5 17:0_16:1(9)	DB
DG_d5 17:0_18:1(9)	DB
DG_d5 17:0_20:3(8,11,14)	DB
DG_d5 17:0_22:4(7,10,13,16)	DB
PC O-16:0_18:1(9)	DB
PC P-18:0_18:1(9)	DB
PE O-16:0_18:1(9)	DB
PE P-18:0_18:1(9)	DB
PC 18:1(9)_18:1(9)	DB
PC_d5 17:0_14:1(9)	DB
PC_d5 17:0_16:1(9)	DB
PC_d5 17:0_18:1(9)	DB
PC_d5 17:0_20:3(8,11,14)	DB
PC_d5 17:0_22:4(7,10,13,16)	DB
PE 18:1(9)_18:1(9)	DB
PE_d5 17:0_14:1(9)	DB
PE_d5 17:0_16:1(9)	DB
PE_d5 17:0_18:1(9)	DB
PE_d5 17:0_20:3(8,11,14)	DB
PE_d5 17:0_22:4(7,10,13,16)	DB
PG 18:1(9)_18:1(9)	DB
PG_d5 17:0_14:1(9)	DB
PG_d5 17:0_16:1(9)	DB
PG_d5 17:0_18:1(9)	DB
PG_d5 17:0_20:3(8,11,14)	DB
PG_d5 17:0_22:4(7,10,13,16)	DB
PI 18:1(9)_18:1(9)	DB
PI_d5 17:0_14:1(9)	DB
PI_d5 17:0_16:1(9)	DB
PI_d5 17:0_18:1(9)	DB
PI_d5 17:0_20:3(8,11,14)	DB
PS 18:1(9)_18:1(9)	DB
PS_d5 17:0_14:1(9)	DB
PS_d5 17:0_16:1(9)	DB
PS_d5 17:0_18:1(9)	DB
PS_d5 17:0_20:3(8,11,14)	DB
PS_d5 17:0_22:4(7,10,13,16)	DB
TG 18:1(9)_18:1(9)_18:1(9)	DB
TG_d5 14:0_14:0_15:1(10)	DB
TG_d5 14:0_14:0_17:1(10)	DB
TG_d5 16:0_16:0_15:1(10)	DB
TG_d5 16:0_16:0_17:1(10)	DB
TG_d5 16:0_16:0_19:2(10,13)	DB
TG_d5 17:1(10)_18:1(9)_18:1(9)	DB
TG_d5 18:1(9)_18:1(9)_19:2(10,13)	DB
TG_d5 18:1(9)_18:1(9)_21:2(12,15)	DB
CAR 18:1	MSL
Cer 18:1;O2/18:0	MSL
Cer_d7 18:1;O2/16:1	MSL
Cer_d7 18:1;O2/18:1	MSL
Cer_d7 18:1;O2/20:1	MSL
Cer_d7 18:1;O2/22:1	MSL
Cer 18:2;O2/24:0	MSL
Cer_d7 18:1;O2/24:1	MSL
Hex2Cer 18:1;O2/24:1	MSL
LPC 18:1	MSL
LPC_d5 15:0	MSL
LPC_d5 17:0	MSL
LPC_d5 19:0	MSL
LPE 18:1	MSL
LPE_d5 15:0	MSL
LPE_d5 17:0	MSL
LPE_d5 19:0	MSL
LPG 18:1	MSL
LPG_d5 15:0	MSL
LPG_d5 17:0	MSL
LPG_d5 19:0	MSL
LPI_d5 15:0	MSL
LPS 18:1	MSL
LPS_d5 15:0	MSL
LPS_d5 17:0	MSL
LPS_d5 19:0	MSL
MG 16:1	MSL
NAE 20:4	MSL
NAGly 18:1	MSL
SHexCer 18:1;O2/24:0	MSL
SM_d9 18:1;O2/16:1	MSL
SM_d9 18:1;O2/20:1	MSL
SM_d9 18:1;O2/22:1	MSL
SM_d9 18:1;O2/24:1	MSL
BMP 18:1_18:1	MSL
CE 17:0	MSL
CE_d7 14:1	MSL
CE_d7 16:1	MSL
CE_d7 19:2	MSL
CE_d7 20:3	MSL
CE_d7 22:4	MSL
DG 18:1_18:1	MSL
DG_d5 17:0_14:1	MSL
DG_d5 17:0_16:1	MSL
DG_d5 17:0_18:1	MSL
DG_d5 17:0_20:3	MSL
DG_d5 17:0_22:4	MSL
PC O-16:0_18:1	MSL
PC P-18:0_18:1	MSL
PE O-16:0_18:1	MSL
PE P-18:0_18:1	MSL
LPI_d5 17:0	MSL
LPI_d5 19:0	MSL
PC 18:1_18:1	MSL
PC_d5 17:0_14:1	MSL
PC_d5 17:0_16:1	MSL
PC_d5 17:0_18:1	MSL
PC_d5 17:0_20:3	MSL
PC_d5 17:0_22:4	MSL
PE 18:1_18:1	MSL
PE_d5 17:0_14:1	MSL
PE_d5 17:0_16:1	MSL
PE_d5 17:0_18:1	MSL
PE_d5 17:0_20:3	MSL
PE_d5 17:0_22:4	MSL
PG 18:1_18:1	MSL
PG_d5 17:0_14:1	MSL
PG_d5 17:0_16:1	MSL
PG_d5 17:0_18:1	MSL
PG_d5 17:0_20:3	MSL
PG_d5 17:0_22:4	MSL
PI 18:1_18:1	MSL
PI_d5 17:0_14:1	MSL
PI_d5 17:0_16:1	MSL
PI_d5 17:0_18:1	MSL
PI_d5 17:0_20:3	MSL
PS 18:1_18:1	MSL
PS_d5 17:0_14:1	MSL
PS_d5 17:0_16:1	MSL
PS_d5 17:0_18:1	MSL
PS_d5 17:0_20:3	MSL
PS_d5 17:0_22:4	MSL
TG 18:1_18:1_18:1	MSL
TG_d5 13:0_14:0_14:0	MSL
TG_d5 14:0_14:0_15:1	MSL
TG_d5 14:0_14:0_17:1	MSL
TG_d5 16:0_16:0_15:1	MSL
TG_d5 16:0_16:0_17:1	MSL
TG_d5 16:0_16:0_19:2	MSL
TG_d5 17:1_18:1_18:1	MSL
TG_d5 18:1_18:1_19:2	MSL
TG_d5 18:1_18:1_21:2	MSL
Cer 36:1;O2	SL
Cer_d7 34:2;O2	SL
Cer_d7 36:2;O2	SL
Cer_d7 38:2;O2	SL
Cer_d7 40:2;O2	SL
Cer_d7 42:2;O2	SL
Hex2Cer 42:2;O2	SL
SHexCer 42:1;O2	SL
SM_d9 34:2;O2	SL
SM_d9 38:2;O2	SL
SM_d9 40:2;O2	SL
SM_d9 42:2;O2	SL
BMP 36:2	SL
DG 36:2	SL
DG_d5 31:1	SL
DG_d5 33:1	SL
DG_d5 35:1	SL
DG_d5 37:3	SL
DG_d5 39:4	SL
PC O-34:1	SL
PC P-36:1	SL
PE O-34:1	SL
PE P-36:1	SL
PC 36:2	SL
PC_d5 31:1	SL
PC_d5 33:1	SL
PC_d5 35:1	SL
PC_d5 37:3	SL
PC_d5 39:4	SL
PE 36:2	SL
PE_d5 31:1	SL
PE_d5 33:1	SL
PE_d5 35:1	SL
PE_d5 37:3	SL
PE_d5 39:4	SL
PG 36:2	SL
PG_d5 31:1	SL
PG_d5 33:1	SL
PG_d5 35:1	SL
PG_d5 37:3	SL
PG_d5 39:4	SL
PI 36:2	SL
PI_d5 31:1	SL
PI_d5 33:1	SL
PI_d5 35:1	SL
PI_d5 37:3	SL
PS 36:2	SL
PS_d5 31:1	SL
PS_d5 33:1	SL
PS_d5 35:1	SL
PS_d5 37:3	SL
PS_d5 39:4	SL
TG 54:3	SL
TG_d5 41:0	SL
TG_d5 43:1	SL
TG_d5 45:1	SL
TG_d5 47:1	SL
TG_d5 49:1	SL
TG_d5 51:2	SL
TG_d5 53:3	SL
TG_d5 55:4	SL
TG_d5 57:4	SL
Cer 18:1(4);O2/18:0	DB
Cer_d7 18:1(4);O2/16:1(9)	DB
Cer_d7 18:1(4);O2/18:1(9)	DB
Cer_d7 18:1(4);O2/20:1(11)	DB
Cer_d7 18:1(4);O2/22:1(13)	DB
Cer 18:2(4,8);O2/24:0	DB
Cer_d7 18:1(4);O2/24:1(15)	DB
LPC 18:1/0:0	SN
LPC_d5 15:0/0:0	SN
LPC_d5 17:0/0:0	SN
LPC_d5 19:0/0:0	SN
LPE 18:1/0:0	SN
LPE_d5 15:0/0:0	SN
LPE_d5 17:0/0:0	SN
LPE_d5 19:0/0:0	SN
LPG 18:1/0:0	SN
LPG_d5 15:0/0:0	SN
LPG_d5 17:0/0:0	SN
LPG_d5 19:0/0:0	SN
LPI_d5 15:0/0:0	SN
LPS 18:1/0:0	SN
LPS_d5 15:0/0:0	SN
LPS_d5 17:0/0:0	SN
LPS_d5 19:0/0:0	SN
SHexCer 18:1(4);O2/24:0	DB
SM_d9 18:1(4);O2/16:1(9)	DB
SM_d9 18:1(4);O2/20:1(11)	DB
SM_d9 18:1(4);O2/22:1(13)	DB
SM_d9 18:1(4);O2/24:1(15)	DB
PC O-16:0/18:1	SN
PC P-18:0/18:1	SN
PE O-16:0/18:1	SN
PE P-18:0/18:1	SN
LPI_d5 17:0/0:0	SN
LPI_d5 19:0/0:0	SN
PC 18:1/18:1	SN
PC_d5 17:0/14:1	SN
PC_d5 17:0/16:1	SN
PC_d5 17:0/18:1	SN
PC_d5 17:0/20:3	SN
PC_d5 17:0/22:4	SN
