## Supplementary material for "MS-DIAL 5 multimodal mass spectrometry data mining unveils lipidome complexities": Source data: peaknamefile.txt

AlignedSpot.SpotId	Reference.Name	Index	20230404_Blank_11_POS_EAD14	20230404_C12_10_POS_EAD14	20230404_C13_9_POS_EAD14_1	20230404_C13_9_POS_EAD14_2	20230404_C13_9_POS_EAD14_3	20230404_C13x1_1_POS_EAD14_1	20230404_C13x1_1_POS_EAD14_2	20230404_C13x1_1_POS_EAD14_3	20230404_C13x10_4_POS_EAD14_1	20230404_C13x10_4_POS_EAD14_2	20230404_C13x10_4_POS_EAD14_3	20230404_C13x100_7_POS_EAD14_1	20230404_C13x100_7_POS_EAD14_2	20230404_C13x100_7_POS_EAD14_3	20230404_C13x2_2_POS_EAD14_1	20230404_C13x2_2_POS_EAD14_2	20230404_C13x2_2_POS_EAD14_3	20230404_C13x20_5_POS_EAD14_1	20230404_C13x20_5_POS_EAD14_2	20230404_C13x20_5_POS_EAD14_3	20230404_C13x200_8_POS_EAD14_1	20230404_C13x200_8_POS_EAD14_2	20230404_C13x200_8_POS_EAD14_3	20230404_C13x5_3_POS_EAD14_1	20230404_C13x5_3_POS_EAD14_2	20230404_C13x5_3_POS_EAD14_3	20230404_C13x50_6_POS_EAD14_1	20230404_C13x50_6_POS_EAD14_2	20230404_C13x50_6_POS_EAD14_3
1546	BMP 18:1(9)_18:1(9)	122						BMP 18:1(9)_18:1(9)	BMP 18:1(9)_18:1(9)	BMP 18:1(9)_18:1(6)	BMP 18:1_18:1	BMP 18:1_18:1	BMP 18:1_18:1				BMP 18:1(9)_18:1(9)	BMP 18:1(9)_18:1(9)	BMP 18:1(9)_18:1(9)		BMP 18:1_18:1	BMP 18:1_18:1				BMP 18:1_18:1	BMP 18:1(9)_18:1(9)	BMP 18:1(9)_18:1(9)
1138	CE 17:0	73						CE 17:0	CE 17:0	CE 17:0							CE 17:0
1015	CE_d7 14:1	58						CE_d7 14:1	CE_d7 14:1	CE_d7 14:1
1103	CE_d7 16:1	66						CE_d7 16:1	CE_d7 16:1	CE_d7 16:1							CE_d7 16:1	CE_d7 16:1	CE_d7 16:1
1227	CE_d7 19:2	78						CE_d7 19:2	CE_d7 19:2	CE_d7 19:2							CE_d7 19:2
1267	CE_d7 20:3	79						CE_d7 20:3	CE_d7 20:3	CE_d7 20:3	CE_d7 20:3	CE_d7 20:3	CE_d7 20:3				CE_d7 20:3	CE_d7 20:3	CE_d7 20:3							CE_d7 20:3	CE_d7 20:3	CE_d7 20:3
1354	CE_d7 22:4	87						CE_d7 22:4	CE_d7 22:4	CE_d7 22:4	CE_d7 22:4	CE_d7 22:4	CE_d7 22:4				CE_d7 22:4	CE_d7 22:4	CE_d7 22:4							CE_d7 22:4	CE_d7 22:4	CE_d7 22:4
860	Cer 18:1(4)(1OH,3OH)/18:0	43						Cer 18:1(4)(1OH,3OH)/18:0	Cer 18:1(4)(1OH,3OH)/18:0	Cer 18:1(4)(1OH,3OH)/18:0	Cer 18:1(4)(1OH,3OH)/18:0	Cer 18:1(4)(1OH,3OH)/18:0	Cer 18:1(4)(1OH,3OH)/18:0				Cer 18:1(4)(1OH,3OH)/18:0	Cer 18:1(4)(1OH,3OH)/18:0	Cer 18:1(4)(1OH,3OH)/18:0	Cer 18:1(4)(1OH,3OH)/18:0	Cer 18:1(1OH,3OH)/18:0	Cer 18:1(1OH,3OH)/18:0				Cer 18:1(4)(1OH,3OH)/18:0	Cer 18:1(4)(1OH,3OH)/18:0	Cer 18:1(4)(1OH,3OH)/18:0	Cer 18:1(1OH,3OH)/18:0	Cer 18:1(1OH,3OH)/18:0
1106	Cer 18:2(4,8)(1OH,3OH)/24:0	67						Cer 18:2(4,8)(1OH,3OH)/24:0	Cer 18:2(4,8)(1OH,3OH)/24:0	Cer 18:2(4,8)(1OH,3OH)/24:0	Cer 18:2(4,8)(1OH,3OH)/24:0	Cer 18:2(4,8)(1OH,3OH)/24:0	Cer 18:2(4,8)(1OH,3OH)/24:0	Cer 18:2(1OH,3OH)/24:0	Cer 18:2(1OH,3OH)/24:0	Cer 18:2(1OH,3OH)/24:0	Cer 18:2(4,8)(1OH,3OH)/24:0	Cer 18:2(4,8)(1OH,3OH)/24:0	Cer 18:2(4,8)(1OH,3OH)/24:0	Cer 18:2(4,8)(1OH,3OH)/24:0	Cer 18:2(4,8)(1OH,3OH)/24:0	Cer 18:2(4,8)(1OH,3OH)/24:0		Cer 18:2(1OH,3OH)/24:0		Cer 18:2(4,8)(1OH,3OH)/24:0	Cer 18:2(4,8)(1OH,3OH)/24:0	Cer 18:2(4,8)(1OH,3OH)/24:0	Cer 18:2(4,8)(1OH,3OH)/24:0	Cer 18:2(4,8)(1OH,3OH)/24:0	Cer 18:2(1OH,3OH)/24:0
806	Cer_d7 18:1(4)(1OH,3OH)/16:1(9)	38						Cer_d7 18:1(4)(1OH,3OH)/16:1(9)	Cer_d7 18:1(4)(1OH,3OH)/16:1(9)	Cer_d7 18:1(4)(1OH,3OH)/16:1(9)	Cer_d7 18:1(4)(1OH,3OH)/16:1(9)	Cer_d7 18:1(4)(1OH,3OH)/16:1(9)	Cer_d7 18:1(4)(1OH,3OH)/16:1(9)	Cer_d7 18:1(1OH,3OH)/16:1	Cer_d7 18:1(1OH,3OH)/16:1	Cer_d7 18:1(1OH,3OH)/16:1	Cer_d7 18:1(4)(1OH,3OH)/16:1(9)	Cer_d7 18:1(4)(1OH,3OH)/16:1(9)	Cer_d7 18:1(4)(1OH,3OH)/16:1(9)	Cer_d7 18:1(1OH,3OH)/16:1	Cer_d7 18:1(1OH,3OH)/16:1	Cer_d7 18:1(1OH,3OH)/16:1				Cer_d7 18:1(4)(1OH,3OH)/16:1(9)	Cer_d7 18:1(4)(1OH,3OH)/16:1(9)	Cer_d7 18:1(4)(1OH,3OH)/16:1(9)	Cer_d7 18:1(1OH,3OH)/16:1	Cer_d7 18:1(1OH,3OH)/16:1	Cer_d7 18:1(1OH,3OH)/16:1
883	Cer_d7 18:1(4)(1OH,3OH)/18:1(9)	44						Cer_d7 18:1(4)(1OH,3OH)/18:1(9)	Cer_d7 18:1(4)(1OH,3OH)/18:1(9)	Cer_d7 18:1(4)(1OH,3OH)/18:1(9)	Cer_d7 18:1(1OH,3OH)/18:1	Cer_d7 18:1(1OH,3OH)/18:1	Cer_d7 18:1(4)(1OH,3OH)/18:1(9)	Cer_d7 18:1(1OH,3OH)/18:1	Cer_d7 18:1(1OH,3OH)/18:1	Cer_d7 18:1(1OH,3OH)/18:1	Cer_d7 18:1(4)(1OH,3OH)/18:1(9)	Cer_d7 18:1(4)(1OH,3OH)/18:1(9)	Cer_d7 18:1(4)(1OH,3OH)/18:1(9)	Cer_d7 18:1(1OH,3OH)/18:1	Cer_d7 18:1(1OH,3OH)/18:1	Cer_d7 18:1(1OH,3OH)/18:1				Cer_d7 18:1(1OH,3OH)/18:1	Cer_d7 18:1(4)(1OH,3OH)/18:1(9)	Cer_d7 18:1(1OH,3OH)/18:1	Cer_d7 18:1(1OH,3OH)/18:1	Cer_d7 18:1(1OH,3OH)/18:1	Cer_d7 18:1(1OH,3OH)/18:1
953	Cer_d7 18:1(4)(1OH,3OH)/20:1(11)	48						Cer_d7 18:1(4)(1OH,3OH)/20:1(11)	Cer_d7 18:1(4)(1OH,3OH)/20:1(11)	Cer_d7 18:1(1OH,3OH)/20:1	Cer_d7 18:1(1OH,3OH)/20:1	Cer_d7 18:1(1OH,3OH)/20:1	Cer_d7 18:1(1OH,3OH)/20:1				Cer_d7 18:1(4)(1OH,3OH)/20:1(11)	Cer_d7 18:1(4)(1OH,3OH)/20:1(11)	Cer_d7 18:1(4)(1OH,3OH)/20:1(11)	Cer_d7 18:1(1OH,3OH)/20:1	Cer_d7 18:1(1OH,3OH)/20:1	Cer_d7 18:1(1OH,3OH)/20:1				Cer_d7 18:1(1OH,3OH)/20:1	Cer_d7 18:1(1OH,3OH)/20:1	Cer_d7 18:1(1OH,3OH)/20:1	Cer_d7 18:1(1OH,3OH)/20:1	Cer_d7 18:1(1OH,3OH)/20:1	Cer_d7 18:1(1OH,3OH)/20:1
1043	Cer_d7 18:1(4)(1OH,3OH)/22:1(13)	61						Cer_d7 18:1(4)(1OH,3OH)/22:1(13)	Cer_d7 18:1(4)(1OH,3OH)/22:1(13)	Cer_d7 18:1(4)(1OH,3OH)/22:1(13)	Cer_d7 18:1(4)(1OH,3OH)/22:1(13)	Cer_d7 18:1(4)(1OH,3OH)/22:1(13)	Cer_d7 18:1(4)(1OH,3OH)/22:1(13)	Cer_d7 18:1;O2/22:1	Cer_d7 18:1;O2/22:1	Cer_d7 18:1;O2/22:1	Cer_d7 18:1(4)(1OH,3OH)/22:1(13)	Cer_d7 18:1(4)(1OH,3OH)/22:1(13)	Cer_d7 18:1(4)(1OH,3OH)/22:1(13)	Cer_d7 18:1(1OH,3OH)/22:1	Cer_d7 18:1(1OH,3OH)/22:1	Cer_d7 18:1(1OH,3OH)/22:1				Cer_d7 18:1(4)(1OH,3OH)/22:1(13)	Cer_d7 18:1(4)(1OH,3OH)/22:1(13)	Cer_d7 18:1(4)(1OH,3OH)/22:1(13)	Cer_d7 18:1(1OH,3OH)/22:1	Cer_d7 18:1(1OH,3OH)/22:1	Cer_d7 18:1;O2/22:1
1074	DG 18:1(9)_18:1(9)	64				DG 18:1_18:1	DG 18:1(9)_18:1(9)	DG 18:1(9)_18:1(9)	DG 18:1(9)_18:1(9)	DG 18:1(9)_18:1(9)	DG 18:1(9)_18:1(9)	DG 18:1(9)_18:1(9)	DG 18:1(9)_18:1(9)	DG 18:1_18:1	DG 18:1_18:1	DG 18:1_18:1	DG 18:1(9)_18:1(9)	DG 18:1(9)_18:1(9)	DG 18:1(9)_18:1(9)	DG 18:1(9)_18:1(9)	DG 18:1(9)_18:1(9)	DG 18:1(9)_18:1(9)		DG 18:1_18:1	DG 18:1_18:1	DG 18:1(9)_18:1(9)	DG 18:1(9)_18:1(9)	DG 18:1(9)_18:1(9)	DG 18:1_18:1	DG 18:1_18:1	DG 18:1_18:1
886	DG_d5 17:0_14:1(9)	45						DG_d5 17:0_14:1(9)	DG_d5 17:0_14:1(5)	DG_d5 17:0_14:1(9)	DG_d5 17:0_14:1	DG_d5 17:0_14:1	DG_d5 17:0_14:1				DG_d5 17:0_14:1(5)	DG_d5 17:0_14:1	DG_d5 17:0_14:1(5)	DG_d5 17:0_14:1	DG_d5 17:0_14:1	DG_d5 17:0_14:1				DG_d5 17:0_14:1	DG_d5 17:0_14:1	DG_d5 17:0_14:1
975	DG_d5 17:0_16:1(9)	56						DG_d5 17:0_16:1(9)	DG_d5 17:0_16:1(10)	DG_d5 17:0_16:1(9)	DG_d5 17:0_16:1	DG_d5 17:0_16:1	DG_d5 17:0_16:1			w/o MS2: DG_d5 9:0_24:1	DG_d5 17:0_16:1(10)	DG_d5 17:0_16:1	DG_d5 17:0_16:1(9)	DG_d5 17:0_16:1	DG_d5 17:0_16:1	DG_d5 17:0_16:1		w/o MS2: DG_d5 9:0_24:1	w/o MS2: DG_d5 9:0_24:1	DG_d5 17:0_16:1(9)	DG_d5 17:0_16:1	DG_d5 17:0_16:1	w/o MS2: DG_d5 9:0_24:1	w/o MS2: DG_d5 9:0_24:1	w/o MS2: DG_d5 9:0_24:1
1132	DG_d5 17:0_20:3(8,11,14)	69					DG_d5 17:0_20:3	DG_d5 17:0_20:3(8,11,14)	DG_d5 17:0_20:3(8,11,14)	DG_d5 17:0_20:3(8,11,14)	DG_d5 17:0_20:3	DG_d5 17:0_20:3	DG_d5 17:0_20:3	DG_d5 17:0_20:3	DG_d5 17:0_20:3	DG_d5 17:0_20:3	DG_d5 17:0_20:3	DG_d5 17:0_20:3(11,14,17)	DG_d5 17:0_20:3	DG_d5 17:0_20:3	DG_d5 17:0_20:3	DG_d5 17:0_20:3		DG_d5 17:0_20:3	DG_d5 17:0_20:3	DG_d5 17:0_20:3	DG_d5 17:0_20:3	DG_d5 17:0_20:3	DG_d5 17:0_20:3	DG_d5 17:0_20:3	DG_d5 17:0_20:3
1205	DG_d5 17:0_22:4(7,10,13,16)	77						DG_d5 17:0_22:4(7,10,13,16)	DG_d5 17:0_22:4	DG_d5 17:0_22:4	DG_d5 17:0_22:4	DG_d5 17:0_22:4	DG_d5 17:0_22:4	DG_d5 17:0_22:4	DG_d5 17:0_22:4	DG_d5 17:0_22:4	DG_d5 17:0_22:4	DG_d5 17:0_22:4	DG_d5 17:0_22:4	DG_d5 17:0_22:4	DG_d5 17:0_22:4	DG_d5 17:0_22:4				DG_d5 17:0_22:4	DG_d5 17:0_22:4	DG_d5 17:0_22:4	DG_d5 17:0_22:4	DG_d5 17:0_22:4	DG_d5 17:0_22:4
1916	Hex2Cer 18:1;O2/24:1	157						Hex2Cer 18:1;O2/24:1	Hex2Cer 18:1;O2/24:1	Hex2Cer 18:1;O2/24:1	Hex2Cer 18:1;O2/24:1	Hex2Cer 18:1;O2/24:1	Hex2Cer 18:1;O2/24:1				Hex2Cer 18:1;O2/24:1	Hex2Cer 18:1;O2/24:1	Hex2Cer 18:1;O2/24:1	Hex2Cer 18:1;O2/24:1	Hex2Cer 18:1;O2/24:1	Hex2Cer 18:1;O2/24:1				Hex2Cer 18:1;O2/24:1	Hex2Cer 18:1;O2/24:1	Hex2Cer 18:1;O2/24:1
735	LPC 18:1(9)/0:0	32						LPC 18:1(9)/0:0	LPC 18:1(9)/0:0	LPC 18:1(9)/0:0	LPC 18:1(9)/0:0	LPC 18:1(9)/0:0	LPC 18:1(9)/0:0	LPC 18:1/0:0	w/o MS2: GPNAE 21:1	LPC 18:1	LPC 18:1(9)/0:0	LPC 18:1(9)/0:0	LPC 18:1(9)/0:0	LPC 18:1(9)/0:0	LPC 18:1(9)/0:0	LPC 18:1(9)/0:0				LPC 18:1(9)/0:0	LPC 18:1(9)/0:0	LPC 18:1(9)/0:0	LPC 18:1(9)/0:0	LPC 18:1(9)/0:0	LPC 18:1/0:0
649	LPC_d5 15:0/0:0	20						LPC_d5 15:0/0:0	LPC_d5 15:0/0:0	LPC_d5 15:0/0:0	LPC_d5 15:0/0:0	LPC_d5 15:0/0:0	LPC_d5 15:0/0:0	LPC_d5 15:0/0:0	LPC_d5 15:0/0:0	LPC_d5 15:0/0:0	LPC_d5 15:0/0:0	LPC_d5 15:0/0:0	LPC_d5 15:0/0:0	LPC_d5 15:0/0:0	LPC_d5 15:0/0:0	LPC_d5 15:0/0:0				LPC_d5 15:0/0:0	LPC_d5 15:0/0:0	LPC_d5 15:0/0:0	LPC_d5 15:0/0:0	LPC_d5 15:0/0:0	LPC_d5 15:0/0:0
805	LPC_d5 19:0/0:0	37						LPC_d5 19:0/0:0	LPC_d5 19:0/0:0	LPC_d5 19:0/0:0	LPC_d5 19:0/0:0	LPC_d5 19:0/0:0	LPC_d5 19:0/0:0	w/o MS2: LPC_d5 19:0	w/o MS2: LPC_d5 19:0	w/o MS2: LPC_d5 19:0	LPC_d5 19:0/0:0	LPC_d5 19:0/0:0	LPC_d5 19:0/0:0	LPC_d5 19:0/0:0	LPC_d5 19:0/0:0	LPC_d5 19:0/0:0				LPC_d5 19:0/0:0	LPC_d5 19:0/0:0	LPC_d5 19:0/0:0	LPC_d5 19:0/0:0	LPC_d5 19:0/0:0	LPC_d5 19:0/0:0
627	LPE 18:1(9)/0:0	16						LPE 18:1(9)/0:0	LPE 18:1(9)/0:0	LPE 18:1(9)/0:0	LPE 18:1(9)/0:0	LPE 18:1(9)/0:0	LPE 18:1(9)/0:0				LPE 18:1(9)/0:0	LPE 18:1(9)/0:0	LPE 18:1(9)/0:0	LPE 18:1/0:0	LPE 18:1/0:0	LPE 18:1/0:0				LPE 18:1(9)/0:0	LPE 18:1(9)/0:0	LPE 18:1(9)/0:0			LPE 18:1/0:0
561	LPE_d5 15:0/0:0	13						LPE_d5 15:0/0:0	LPE_d5 15:0/0:0	LPE_d5 15:0/0:0	LPE_d5 15:0/0:0	LPE_d5 15:0/0:0	LPE_d5 15:0/0:0				LPE_d5 15:0/0:0	LPE_d5 15:0/0:0	LPE_d5 15:0/0:0	LPE_d5 15:0/0:0	LPE_d5 15:0/0:0	LPE_d5 15:0/0:0				LPE_d5 15:0/0:0	LPE_d5 15:0/0:0	LPE_d5 15:0/0:0	LPE_d5 15:0/0:0	LPE_d5 15:0/0:0	LPE_d5 15:0/0:0
620	LPE_d5 17:0/0:0	14						LPE_d5 17:0/0:0	LPE_d5 17:0/0:0	LPE_d5 17:0/0:0	LPE_d5 17:0/0:0	LPE_d5 17:0/0:0	LPE_d5 17:0/0:0	LPE_d5 17:0/0:0	LPE_d5 17:0/0:0	LPE_d5 17:0/0:0	LPE_d5 17:0/0:0	LPE_d5 17:0/0:0	LPE_d5 17:0/0:0	LPE_d5 17:0/0:0	LPE_d5 17:0/0:0	LPE_d5 17:0/0:0				LPE_d5 17:0/0:0	LPE_d5 17:0/0:0	LPE_d5 17:0/0:0	LPE_d5 17:0/0:0	LPE_d5 17:0/0:0	LPE_d5 17:0/0:0
680	LPE_d5 19:0/0:0	22						LPE_d5 19:0/0:0	LPE_d5 19:0/0:0	LPE_d5 19:0/0:0	LPE_d5 19:0/0:0	LPE_d5 19:0/0:0	LPE_d5 19:0/0:0				LPE_d5 19:0/0:0	LPE_d5 19:0/0:0	LPE_d5 19:0/0:0	LPE_d5 19:0/0:0	LPE_d5 19:0/0:0	LPE_d5 19:0/0:0				LPE_d5 19:0/0:0	LPE_d5 19:0/0:0	LPE_d5 19:0/0:0	LPE_d5 19:0/0:0	LPE_d5 19:0/0:0	LPE_d5 19:0/0:0
704	LPG 18:1(9)/0:0	27						LPG 18:1/0:0	LPG 0:0/18:1	LPG 18:1(12)/0:0	LPG 18:1/0:0	LPG 18:1/0:0	LPG 0:0/18:1				LPG 18:1/0:0	LPG 18:1/0:0	LPG 18:1/0:0	LPG 18:1/0:0	LPG 18:1/0:0	LPG 18:1/0:0				LPG 18:1/0:0	LPG 18:1/0:0	LPG 18:1/0:0
624	LPG_d5 15:0/0:0	15						LPG_d5 15:0/0:0	LPG_d5 15:0/0:0	LPG_d5 15:0/0:0	LPG_d5 15:0/0:0	LPG_d5 15:0/0:0	LPG_d5 15:0/0:0				LPG_d5 15:0/0:0	LPG_d5 15:0/0:0	LPG_d5 15:0/0:0	LPG_d5 15:0/0:0	LPG_d5 15:0/0:0	LPG_d5 15:0/0:0				LPG_d5 15:0/0:0	LPG_d5 15:0/0:0	LPG_d5 15:0/0:0
687	LPG_d5 17:0/0:0	24						LPG_d5 17:0/0:0	LPG_d5 17:0/0:0	LPG_d5 17:0/0:0	LPG_d5 17:0/0:0	LPG_d5 17:0/0:0	LPG_d5 17:0/0:0				LPG_d5 17:0/0:0	LPG_d5 17:0/0:0	LPG_d5 17:0/0:0	LPG_d5 17:0/0:0	LPG_d5 17:0/0:0	LPG_d5 17:0/0:0				LPG_d5 17:0/0:0	LPG_d5 17:0/0:0	LPG_d5 17:0/0:0	LPG_d5 17:0/0:0	LPG_d5 17:0/0:0	LPG_d5 17:0/0:0
769	LPG_d5 19:0/0:0	35						LPG_d5 19:0/0:0	LPG_d5 19:0/0:0	LPG_d5 19:0/0:0	LPG_d5 19:0/0:0	LPG_d5 19:0/0:0	LPG_d5 19:0/0:0				LPG_d5 19:0/0:0	LPG_d5 19:0/0:0	LPG_d5 19:0/0:0	w/o MS2: LPG_d5 19:0	LPG_d5 19:0/0:0	LPG_d5 19:0				LPG_d5 19:0/0:0	LPG_d5 19:0/0:0	LPG_d5 19:0/0:0
855	LPI_d5 15:0/0:0	41						LPI_d5 15:0/0:0	LPI_d5 15:0/0:0	LPI_d5 15:0/0:0	LPI_d5 15:0/0:0	LPI_d5 15:0/0:0	LPI_d5 15:0/0:0				LPI_d5 15:0/0:0	LPI_d5 15:0/0:0	LPI_d5 15:0/0:0	LPI_d5 15:0	LPI_d5 15:0	LPI_d5 15:0/0:0				LPI_d5 15:0/0:0	LPI_d5 15:0/0:0	LPI_d5 15:0/0:0
928	LPI_d5 17:0/0:0	46						LPI_d5 17:0/0:0	LPI_d5 17:0/0:0	LPI_d5 17:0/0:0	LPI_d5 17:0/0:0	LPI_d5 17:0/0:0	LPI_d5 17:0/0:0				LPI_d5 17:0/0:0	LPI_d5 17:0/0:0	LPI_d5 17:0/0:0	LPI_d5 17:0	LPI_d5 17:0/0:0	LPI_d5 17:0/0:0				LPI_d5 17:0/0:0	LPI_d5 17:0/0:0	LPI_d5 17:0/0:0	LPI_d5 17:0/0:0	LPI_d5 17:0	LPI_d5 17:0/0:0
1017	LPI_d5 19:0/0:0	60						w/o MS2: LPI_d5 19:0	w/o MS2: LPI_d5 19:0	w/o MS2: LPI_d5 19:0	LPI_d5 19:0/0:0	LPI_d5 19:0/0:0	LPI_d5 19:0/0:0				w/o MS2: LPI_d5 19:0	LPI_d5 19:0/0:0	w/o MS2: LPI_d5 19:0	LPI_d5 19:0	w/o MS2: LPI_d5 19:0	w/o MS2: LPI_d5 19:0				w/o MS2: LPI_d5 19:0	w/o MS2: LPI_d5 19:0	w/o MS2: LPI_d5 19:0
739	LPS 18:1(9)/0:0	33						LPS 18:1(9)/0:0	LPS 18:1(9)/0:0	LPS 18:1(9)/0:0	LPS 18:1/0:0	LPS 18:1/0:0	LPS 18:1/0:0				LPS 18:1(9)/0:0	LPS 18:1(9)/0:0	LPS 18:1(9)/0:0	LPS 18:1/0:0	LPS 18:1/0:0	LPS 18:1/0:0				LPS 18:1(9)/0:0	LPS 18:1(9)/0:0	LPS 18:1(9)/0:0
657	LPS_d5 15:0/0:0	21						LPS_d5 15:0/0:0	LPS_d5 15:0/0:0	LPS_d5 15:0/0:0	LPS_d5 15:0/0:0	LPS_d5 15:0/0:0	LPS_d5 15:0/0:0				LPS_d5 15:0/0:0	LPS_d5 15:0/0:0	LPS_d5 15:0/0:0	LPS_d5 15:0/0:0	LPS_d5 15:0/0:0	LPS_d5 15:0/0:0				LPS_d5 15:0/0:0	LPS_d5 15:0/0:0	LPS_d5 15:0/0:0		LPS_d5 15:0
724	LPS_d5 17:0/0:0	30						LPS_d5 17:0/0:0	LPS_d5 17:0/0:0	LPS_d5 17:0/0:0	LPS_d5 17:0/0:0	LPS_d5 17:0/0:0	LPS_d5 17:0/0:0				LPS_d5 17:0/0:0	LPS_d5 17:0/0:0	LPS_d5 17:0/0:0	LPS_d5 17:0/0:0	LPS_d5 17:0/0:0	LPS_d5 17:0/0:0				LPS_d5 17:0/0:0	LPS_d5 17:0/0:0	LPS_d5 17:0/0:0	LPS_d5 17:0/0:0	LPS_d5 17:0/0:0	LPS_d5 17:0/0:0
810	LPS_d5 19:0/0:0	40						w/o MS2: LPS_d5 19:0	w/o MS2: LPS_d5 19:0	w/o MS2: LPS_d5 19:0	LPS_d5 19:0/0:0	w/o MS2: LPS_d5 19:0	w/o MS2: LPS_d5 19:0				LPS_d5 19:0/0:0	LPS_d5 19:0/0:0	LPS_d5 19:0/0:0		LPS_d5 19:0	w/o MS2: LPS_d5 19:0				w/o MS2: LPS_d5 19:0	w/o MS2: LPS_d5 19:0	w/o MS2: LPS_d5 19:0
285	MG 16:1	3						MG 16:1	MG 16:1	MG 16:1							w/o MS2: DG O-13:1_3:0	MG 16:1	MG 16:1							w/o MS2: DG O-13:1_3:0	MG 16:1	MG 16:1
266	NAGly 18:1	0						NAGly 18:1	NAGly 18:1	NAGly 18:1	NAGly 18:1	NAGly 18:1	NAGly 18:1				NAGly 18:1	NAGly 18:1	NAGly 18:1	NAGly 18:1	NAGly 18:1	NAGly 18:1				NAGly 18:1	NAGly 18:1	NAGly 18:1	NAGly 18:1	NAGly 18:1	NAGly 18:1
1534	PC 18:1(9)/18:1(9)	118						PC 18:1(9)/18:1(9)	PC 18:1(9)/18:1(9)	PC 18:1(9)/18:1(9)	PC 18:1(9)/18:1(9)	PC 18:1(9)/18:1(9)	PC 18:1(9)/18:1(9)				PC 18:1(9)/18:1(9)	PC 18:1(9)/18:1(9)	PC 18:1(9)/18:1(9)	PC 18:1(9)/18:1(9)	PC 18:1(9)/18:1(9)	PC 18:1(9)/18:1(9)				PC 18:1(9)/18:1(9)	PC 18:1(9)/18:1(6)	PC 18:1(9)/18:1(9)	PC 18:1_18:1	PC 36:2	PC 18:1/18:1
1425	PC O-16:0/18:1(9)	98						PC O-16:0/18:1(9)	PC O-16:0/18:1(9)	PC O-16:0/18:1(9)	PC O-16:0/18:1(9)	PC O-16:0/18:1(9)	PC O-16:0/18:1(9)	PC O-16:0/18:1	PC O-16:0/18:1	PC O-16:0_18:1	PC O-16:0/18:1(9)	PC O-16:0/18:1(9)	PC O-16:0/18:1(9)	PC O-16:0/18:1(9)	PC O-16:0/18:1(9)	PC O-16:0/18:1(9)				PC O-16:0/18:1(9)	PC O-16:0/18:1(9)	PC O-16:0/18:1(9)	PC O-16:0/18:1	PC O-16:0_18:1	PC O-16:0/18:1
1493	PC P-18:0/18:1(9)	109						PC P-18:0/18:1(9)	PC P-18:0/18:1(9)	PC P-18:0/18:1(9)	PC P-18:0/18:1(9)	PC P-18:0/18:1(9)	PC P-18:0/18:1(9)	PC O-18:1_18:1	PC P-18:0/18:1	PC O-18:1/18:1	PC P-18:0/18:1(9)	PC P-18:0/18:1(9)	PC P-18:0/18:1(9)	PC P-18:0/18:1(9)	PC P-18:0/18:1(9)	PC P-18:0/18:1(9)				PC P-18:0/18:1(9)	PC P-18:0/18:1(9)	PC P-18:0/18:1(9)	PC P-18:0_18:1	PC P-18:0_18:1	PC O-18:1_18:1
1346	PC_d5 17:0/14:1(9)	85						PC_d5 17:0/14:1(9)	PC_d5 17:0/14:1(9)	PC_d5 17:0/14:1(9)	PC_d5 17:0/14:1(9)	PC_d5 17:0/14:1(9)	PC_d5 17:0/14:1(9)	PC_d5 31:1	PC_d5 17:0/14:1	PC_d5 17:0/14:1	PC_d5 17:0/14:1(9)	PC_d5 17:0/14:1(9)	PC_d5 17:0/14:1(9)	PC_d5 17:0/14:1(9)	PC_d5 17:0/14:1(9)	PC_d5 17:0/14:1(9)				PC_d5 17:0/14:1(9)	PC_d5 17:0/14:1(9)	PC_d5 17:0/14:1(9)	PC_d5 17:0/14:1(9)	PC_d5 17:0/14:1(9)	PC_d5 17:0/14:1(9)
1643	PC_d5 17:0/22:4(7,10,13,16)	138						PC_d5 17:0/22:4(7,10,13,16)	PC_d5 17:0/22:4(7,10,13,16)	PC_d5 17:0/22:4(7,10,13,16)	PC_d5 17:0/22:4	PC_d5 17:0/22:4	PC_d5 17:0/22:4	PC_d5 17:0_22:4	PC_d5 39:4	PC_d5 17:0_22:4	PC_d5 17:0/22:4(7,10,13,16)	PC_d5 17:0/22:4(7,10,13,16)	PC_d5 17:0/22:4(7,10,13,16)	PC_d5 17:0/22:4	PC_d5 17:0/22:4	PC_d5 17:0/22:4				PC_d5 17:0/22:4	PC_d5 17:0/22:4(7,10,13,16)	PC_d5 17:0/22:4(7,10,13,16)	PC_d5 17:0_22:4	PC_d5 17:0/22:4	PC_d5 17:0_22:4
1414	PE 18:1(9)_18:1(9)	92						PE 18:1(9)_18:1(9)	PE 18:1(9)_18:1(9)	PE 18:1(9)_18:1(9)	PE 18:1(9)_18:1(9)	PE 18:1_18:1	PE 18:1(9)_18:1(9)				PE 18:1(9)_18:1(9)	PE 18:1(9)_18:1(9)	PE 18:1(9)_18:1(9)	PE 18:1_18:1	PE 18:1_18:1	PE 18:1_18:1				PE 18:1(9)_18:1(9)	PE 18:1(9)_18:1(9)	PE 18:1(9)_18:1(9)	PE 18:1_18:1	PE 18:1_18:1	PE 18:1_18:1
1277	PE O-16:0/18:1(9)	80						PE O-16:0_18:1(9)	PE O-16:0/18:1(9)	PE O-16:0_18:1(9)	PE O-16:0_18:1	PE O-16:0_18:1	PE O-16:0_18:1				PE O-16:0_18:1(9)	PE O-16:0/18:1(9)	PE O-16:0/18:1(9)	PE O-16:0/18:1	PE O-16:0_18:1	PE O-16:0_18:1				PE O-16:0/18:1(9)	PE O-16:0_18:1(9)	PE O-16:0/18:1(9)	PE O-16:0_18:1	PE O-34:1	PE O-34:1
1372	PE P-18:0/18:1(9)	89						PE P-18:0/18:1(9)	PE P-18:0_18:1(9)	PE P-18:0/18:1(9)	PE P-18:0_18:1	PE P-18:0_18:1	PE P-18:0_18:1				PE P-18:0/18:1	PE P-18:0_18:1	PE P-18:0_18:1(9)	PE P-18:0_18:1	PE P-18:0_18:1	PE P-18:0_18:1				PE P-18:0_18:1	PE P-18:0_18:1	PE P-18:0_18:1
1203	PE_d5 17:0_14:1(9)	75						PE_d5 17:0_14:1(9)	PE_d5 17:0_14:1(9)	PE_d5 17:0_14:1(9)	PE_d5 17:0_14:1	PE_d5 17:0_14:1	PE_d5 17:0_14:1				PE_d5 17:0_14:1	PE_d5 17:0_14:1(9)	PE_d5 17:0_14:1(9)	PE_d5 17:0_14:1	PE_d5 17:0_14:1	PE_d5 17:0_14:1				PE_d5 17:0_14:1	PE_d5 17:0_14:1	PE_d5 14:0_17:1	PE_d5 17:0_14:1	PE_d5 31:1	PE_d5 31:1
1290	PE_d5 17:0_16:1(9)	81						PE_d5 17:0_16:1(9)	PE_d5 17:0_16:1(9)	PE_d5 17:0_16:1(9)	PE_d5 17:0_16:1	PE_d5 17:0_16:1	PE_d5 17:0_16:1				PE_d5 17:0_16:1(9)	PE_d5 17:0_16:1(9)	PE_d5 17:0_16:1(9)	PE_d5 17:0_16:1	PE_d5 17:0_16:1	PE_d5 17:0_16:1				PE_d5 17:0_16:1	PE_d5 17:0_16:1	PE_d5 17:0_16:1(9)	PE_d5 17:0_16:1	PE_d5 17:0_16:1	PE_d5 17:0_16:1
1395	PE_d5 17:0_18:1(9)	91						PE_d5 17:0_18:1(9)	PE_d5 17:0_18:1(9)	PE_d5 17:0_18:1(9)	PE_d5 17:0_18:1(9)	PE_d5 17:0_18:1(9)	PE_d5 17:0_18:1	PE_d5 35:1			PE_d5 17:0_18:1(9)	PE_d5 17:0_18:1(9)	PE_d5 17:0_18:1(9)	PE_d5 17:0_18:1	PE_d5 17:0_18:1	PE_d5 17:0_18:1				PE_d5 17:0_18:1(9)	PE_d5 17:0_18:1(12)	PE_d5 17:0_18:1(9)	PE_d5 17:0_18:1	PE_d5 35:1	PE_d5 17:0_18:1
1469	PE_d5 17:0_20:3(8,11,14)	104						PE_d5 17:0_20:3	PE_d5 17:0_20:3	PE_d5 17:0_20:3	PE_d5 17:0_20:3	PE_d5 17:0_20:3	PE_d5 17:0_20:3				PE_d5 17:0_20:3	PE_d5 17:0_20:3	PE_d5 17:0_20:3(8,11,14)	PE_d5 17:0_20:3	PE_d5 17:0_20:3	PE_d5 37:3				PE_d5 17:0_20:3	PE_d5 17:0_20:3	PE_d5 17:0_20:3	PE_d5 17:0_20:3	PE_d5 17:0_20:3	PE_d5 17:0_20:3
1536	PE_d5 17:0_22:4(7,10,13,16)	120						PE_d5 17:0_22:4	PE_d5 17:0_22:4	w/o MS2: NAGly 20:5;O(FA 28:6)	PE_d5 17:0_22:4	PE_d5 17:0_22:4	PE_d5 17:0_22:4				PE_d5 17:0_22:4	PE_d5 17:0_22:4	PE_d5 17:0_22:4	PE_d5 39:4	PE_d5 17:0_22:4	PE_d5 39:4				PE_d5 17:0_22:4	PE_d5 17:0_22:4	PE_d5 39:4
1547	PG 18:1(9)_18:1(9)	125		HexCer 39:7;O4				PG 18:1(9)_18:1(9)	PG 18:1(9)_18:1(9)	PG 18:1(9)_18:1(9)	PG 18:1(9)_18:1(9)	PG 18:1(9)_18:1(9)	PG 18:1(9)_18:1(9)	PG 18:1_18:1	PG 18:1_18:1	w/o MS2: BMP 8:0_28:2	PG 18:1(9)_18:1(9)	PG 18:1(9)_18:1(9)	w/o MS2: BMP 8:0_28:2	PG 18:1(9)_18:1(9)	PG 18:1_18:1	PG 18:1(9)_18:1(9)				PG 18:1(9)_18:1(9)	PG 18:1(9)_18:1(9)	PG 18:1(9)_18:1(9)	w/o MS2: BMP 8:0_28:2	PG 18:1_18:1
1367	PG_d5 17:0_14:1(9)	88						PG_d5 17:0_14:1(9)	PG_d5 17:0_14:1(9)	PG_d5 17:0_14:1(9)	PG_d5 17:0_14:1(5)	PG_d5 17:0_14:1	PG_d5 17:0_14:1(9)				PG_d5 17:0_14:1(9)	PG_d5 17:0_14:1(9)	PG_d5 17:0_14:1(9)	PG_d5 17:0_14:1	PG_d5 17:0_14:1	PG_d5 17:0_14:1				PG_d5 17:0_14:1(9)	PG_d5 17:0_14:1(9)	PG_d5 17:0_14:1(9)
1455	PG_d5 17:0_16:1(9)	102						PG_d5 17:0_16:1(9)	PG_d5 17:0_16:1(9)	PG_d5 17:0_16:1(9)	PG_d5 17:0_16:1(9)	PG_d5 17:0_16:1(7)					PG_d5 17:0_16:1(9)	PG_d5 17:0_16:1(9)	PG_d5 17:0_16:1(9)			w/o MS2: BA 24:1;O4;G/19:3;O				PG_d5 17:0_16:1(10)	PG_d5 17:0_16:1(7)	PG_d5 17:0_16:1
1529	PG_d5 17:0_18:1(9)	114						PG_d5 17:0_18:1(9)	PG_d5 17:0_18:1(9)	PG_d5 17:0_18:1(9)	PG_d5 17:0_18:1(9)	PG_d5 17:0_18:1(9)	PG_d5 17:0_18:1(9)				PG_d5 17:0_18:1(9)	PG_d5 17:0_18:1(9)	PG_d5 17:0_18:1(9)	PG_d5 17:0_18:1(9)	PG_d5 17:0_18:1(9)	PG_d5 17:0_18:1				PG_d5 17:0_18:1(9)	PG_d5 17:0_18:1(9)	PG_d5 17:0_18:1(9)	PG_d5 17:0_18:1	PG_d5 17:0_18:1	PG_d5 17:0_18:1
1592	PG_d5 17:0_20:3(8,11,14)	130						PG_d5 17:0_20:3(8,11,14)	PG_d5 17:0_20:3(5,8,11)	PG_d5 17:0_20:3(8,11,14)	PG_d5 17:0_20:3	PG_d5 17:0_20:3	PG_d5 17:0_20:3				PG_d5 17:0_20:3(8,11,14)	PG_d5 17:0_20:3(8,11,14)	PG_d5 17:0_20:3(8,11,14)	PG_d5 17:0_20:3	PG_d5 17:0_20:3	PG_d5 17:0_20:3				PG_d5 17:0_20:3	PG_d5 17:0_20:3(8,11,14)	PG_d5 17:0_20:3	PG_d5 17:0_20:3	PG_d5 17:0_20:3	PG_d5 17:0_20:3
1664	PG_d5 17:0_22:4(7,10,13,16)	141						PG_d5 17:0_22:4	PG_d5 17:0_22:4	PG_d5 17:0_22:4	PG_d5 17:0_22:4	PG_d5 17:0_22:4	PG_d5 17:0_22:4				PG_d5 17:0_22:4	PG_d5 17:0_22:4	PG_d5 17:0_22:4		PG_d5 17:0_22:4					PG_d5 17:0_22:4	PG_d5 17:0_22:4	PG_d5 17:0_22:4
1762	PI 18:1(9)_18:1(9)	148						PI 18:1(9)_18:1(9)	PI 18:1(9)_18:1(9)	PI 18:1(9)_18:1(9)	PI 18:1_18:1	PI 18:1(9)_18:1(9)	PI 18:1_18:1				PI 18:1(9)_18:1(9)	PI 18:1(9)_18:1(9)	PI 18:1(9)_18:1(9)	PI 18:0_18:2	PI 36:2	PI 18:1_18:1				PI 18:1(9)_18:1(9)	PI 18:1(9)_18:1(9)	PI 18:1(9)_18:1(9)
1615	PI_d5 17:0_14:1(9)	135						PI_d5 17:0_14:1(9)	PI_d5 17:0_14:1(9)	PI_d5 17:0_14:1(9)	PI_d5 17:0_14:1(9)	PI_d5 17:0_14:1(5)	PI_d5 17:0_14:1(9)				PI_d5 17:0_14:1(9)	PI_d5 17:0_14:1(9)	PI_d5 17:0_14:1(9)		PI_d5 17:0_14:1	PI_d5 17:0_14:1				PI_d5 17:0_14:1(9)	PI_d5 17:0_14:1(8)	PI_d5 17:0_14:1(9)
1684	PI_d5 17:0_16:1(9)	143						PI_d5 17:0_16:1(7)	PI_d5 17:0_16:1(9)	PI_d5 17:0_16:1(7)	PI_d5 17:0_16:1	PI_d5 17:0_16:1	PI_d5 17:0_16:1				PI_d5 17:0_16:1(10)	PI_d5 17:0_16:1(10)	PI_d5 17:0_16:1(4)	PI_d5 33:1	PI_d5 17:0_16:1	PI_d5 17:0_16:1				PI_d5 17:0_16:1(9)	PI_d5 17:0_16:1(4)	PI_d5 17:0_16:1(4)
1749	PI_d5 17:0_18:1(9)	146						PI_d5 17:0_18:1(9)	PI_d5 17:0_18:1(9)	PI_d5 17:0_18:1(9)	PI_d5 17:0_18:1(9)	PI_d5 17:0_18:1	PI_d5 17:0_18:1(6)				PI_d5 17:0_18:1(9)	PI_d5 17:0_18:1(9)	PI_d5 17:0_18:1(9)	PI_d5 17:0_18:1(9)	PI_d5 17:0_18:1	PI_d5 17:0_18:1				PI_d5 17:0_18:1(6)	PI_d5 17:0_18:1(9)	PI_d5 17:0_18:1(9)			PI_d5 17:0_18:1
1794	PI_d5 17:0_20:3(8,11,14)	152						PI_d5 17:0_20:3(5,8,11)	PI_d5 17:0_20:3(8,11,14)	PI_d5 17:0_20:3	PI_d5 17:0_20:3	PI_d5 17:0_20:3	PI_d5 17:0_20:3				PI_d5 17:0_20:3(8,11,14)	PI_d5 17:0_20:3	PI_d5 17:0_20:3	w/o MS2: PI_d5 37:3	PI_d5 17:0_20:3	PI_d5 17:0_20:3				PI_d5 17:0_20:3	PI_d5 17:0_20:3	PI_d5 17:0_20:3
1540	PS 18:1(9)_18:1(9)	121						PS 18:1(9)_18:1(9)	PS 18:1(9)_18:1(9)	PS 18:1(9)_18:1(9)	PS 18:1_18:1	PS 18:1_18:1	PS 18:1_18:1				PS 18:1(9)_18:1(9)	PS 18:1(9)_18:1(9)	PS 18:1(9)_18:1(9)	PS 18:1_18:1	PS 18:1_18:1	PS 18:1_18:1				PS 18:1(9)_18:1(9)	PS 18:1(9)_18:1(9)	PS 18:1(9)_18:1(9)	w/o MS2: BMP 8:1_28:3	w/o MS2: BMP 8:1_28:3	w/o MS2: BMP 8:1_28:3
1353	PS_d5 17:0_14:1(9)	86						PS_d5 17:0_14:1(5)	PS_d5 17:0_14:1(9)	PS_d5 17:0_14:1(9)	PS_d5 17:0_14:1	PS_d5 17:0_14:1(9)	PS_d5 17:0_14:1				PS_d5 17:0_14:1(9)	PS_d5 17:0_14:1(8)	PS_d5 17:0_14:1	PS_d5 31:1	PS_d5 31:1	PS_d5 17:0_14:1				PS_d5 17:0_14:1	PS_d5 17:0_14:1(9)	PS_d5 17:0_14:1
1442	PS_d5 17:0_16:1(9)	100						PS_d5 17:0_16:1(9)	PS_d5 17:0_16:1(9)	PS_d5 17:0_16:1(9)	PS_d5 17:0_16:1(7)	PS_d5 17:0_16:1	PS_d5 17:0_16:1				PS_d5 17:0_16:1(10)	PS_d5 17:0_16:1(9)	PS_d5 17:0_16:1(10)	PS_d5 17:0_16:1	PS_d5 17:0_16:1	PS_d5 17:0_16:1				PS_d5 17:0_16:1	PS_d5 17:0_16:1(9)	PS_d5 17:0_16:1
1518	PS_d5 17:0_18:1(9)	112						PS_d5 17:0_18:1(9)	PS_d5 17:0_18:1(9)	PS_d5 17:0_18:1(9)	PS_d5 17:0_18:1	PS_d5 17:0_18:1	PS_d5 17:0_18:1(9)				PS_d5 17:0_18:1(9)	PS_d5 17:0_18:1(9)	PS_d5 17:0_18:1(9)	PS_d5 17:0_18:1	PS_d5 17:0_18:1	PS_d5 17:0_18:1				PS_d5 17:0_18:1	PS_d5 17:0_18:1	PS_d5 17:0_18:1(9)	PS_d5 35:1	PS_d5 35:1	PS_d5 17:0_18:1
1579	PS_d5 17:0_20:3(8,11,14)	129						PS_d5 17:0_20:3(8,11,14)	PS_d5 17:0_20:3	PS_d5 17:0_20:3	PS_d5 17:0_20:3	PS_d5 17:0_20:3	PS_d5 17:0_20:3				PS_d5 17:0_20:3	PS_d5 17:0_20:3	PS_d5 17:0_20:3	PS_d5 17:0_20:3	PS_d5 17:0_20:3	PS_d5 17:0_20:3				PS_d5 17:0_20:3	PS_d5 17:0_20:3	PS_d5 17:0_20:3			w/o MS2: PG_d5 15:0_22:5
1649	PS_d5 17:0_22:4(7,10,13,16)	140						PS_d5 17:0_22:4	PS_d5 17:0_22:4	PS_d5 17:0_22:4	PS_d5 39:4	PS_d5 17:0_22:4	PS_d5 17:0_22:4				PS_d5 17:0_22:4	PS_d5 17:0_22:4	PS_d5 17:0_22:4							PS_d5 17:0_22:4	PS_d5 17:0_22:4	PS_d5 17:0_22:4
1786	SHexCer 18:1(4)(1OH,3OH)/24:0	149						SHexCer 18:1(1OH,3OH)/24:0	SHexCer 18:1(1OH,3OH)/24:0	SHexCer 18:1(1OH,3OH)/24:0	SHexCer 18:1(1OH,3OH)/24:0	SHexCer 18:1(1OH,3OH)/24:0	SHexCer 18:1(1OH,3OH)/24:0				SHexCer 18:1(1OH,3OH)/24:0	SHexCer 18:1(1OH,3OH)/24:0	SHexCer 18:1(1OH,3OH)/24:0	SHexCer 18:1(1OH,3OH)/24:0	SHexCer 18:1(1OH,3OH)/24:0	w/o MS2: SHexCer 14:1;O2/28:0				SHexCer 18:1(1OH,3OH)/24:0	SHexCer 18:1(1OH,3OH)/24:0	SHexCer 18:1(1OH,3OH)/24:0
1298	SM_d9 18:1(4)(1OH,3OH)/16:1(9)	82						SM_d9 18:1(4)(1OH,3OH)/16:1(9)	SM_d9 18:1(4)(1OH,3OH)/16:1(9)	SM_d9 18:1(4)(1OH,3OH)/16:1(9)	SM_d9 18:1(4)(1OH,3OH)/16:1(9)	SM_d9 18:1(4)(1OH,3OH)/16:1(9)	SM_d9 18:1(4)(1OH,3OH)/16:1(10)	SM_d9 18:1(1OH,3OH)/16:1	SM_d9 34:2;2O	SM_d9 18:1(1OH,3OH)/16:1	SM_d9 18:1(4)(1OH,3OH)/16:1(9)	SM_d9 18:1(4)(1OH,3OH)/16:1(9)	SM_d9 18:1(4)(1OH,3OH)/16:1(9)	SM_d9 18:1(4)(1OH,3OH)/16:1(9)	SM_d9 18:1(1OH,3OH)/16:1	SM_d9 18:1(4)(1OH,3OH)/16:1(9)		SM_d9 18:1(1OH,3OH)/16:1		SM_d9 18:1(4)(1OH,3OH)/16:1(9)	SM_d9 18:1(4)(1OH,3OH)/16:1(9)	SM_d9 18:1(4)(1OH,3OH)/16:1(9)	SM_d9 18:1(1OH,3OH)/16:1	SM_d9 18:1(1OH,3OH)/16:1	SM_d9 18:1(1OH,3OH)/16:1
1480	SM_d9 18:1(4)(1OH,3OH)/20:1(11)	105						SM_d9 18:1(4)(1OH,3OH)/20:1(11)	SM_d9 18:1(4)(1OH,3OH)/20:1(11)	SM_d9 18:1(4)(1OH,3OH)/20:1(11)	SM_d9 18:1(1OH,3OH)/20:1	SM_d9 18:1(1OH,3OH)/20:1	SM_d9 18:1(1OH,3OH)/20:1				SM_d9 18:1(4)(1OH,3OH)/20:1(11)	SM_d9 18:1(4)(1OH,3OH)/20:1(11)	SM_d9 18:1(4)(1OH,3OH)/20:1(11)	SM_d9 18:1(1OH,3OH)/20:1	SM_d9 18:1(1OH,3OH)/20:1	SM_d9 18:1(1OH,3OH)/20:1				SM_d9 18:1(1OH,3OH)/20:1	SM_d9 18:1(4)(1OH,3OH)/20:1(11)	SM_d9 18:1(1OH,3OH)/20:1	SM_d9 18:1(1OH,3OH)/20:1	SM_d9 38:2;2O	SM_d9 18:1(1OH,3OH)/20:1
1553	SM_d9 18:1(4)(1OH,3OH)/22:1(13)	127						SM_d9 18:1(4)(1OH,3OH)/22:1(13)	SM_d9 18:1(4)(1OH,3OH)/22:1(13)	SM_d9 18:1(4)(1OH,3OH)/22:1(13)	SM_d9 16:1(1OH,3OH)/24:1	SM_d9 18:1(1OH,3OH)/22:1	SM_d9 18:1(1OH,3OH)/22:1				SM_d9 18:1(4)(1OH,3OH)/22:1(13)	SM_d9 18:1(4)(1OH,3OH)/22:1(13)	SM_d9 18:1(4)(1OH,3OH)/22:1(13)	SM_d9 18:1(1OH,3OH)/22:1	SM_d9 18:1(1OH,3OH)/22:1	SM_d9 18:1(1OH,3OH)/22:1				SM_d9 18:1(4)(1OH,3OH)/22:1(13)	SM_d9 18:1(4)(1OH,3OH)/22:1(13)	SM_d9 18:1(4)(1OH,3OH)/22:1(13)	SM_d9 18:1(1OH,3OH)/22:1	SM_d9 18:1(1OH,3OH)/22:1	SM_d9 18:1(1OH,3OH)/22:1
1625	SM_d9 18:1(4)(1OH,3OH)/24:1(15)	137						SM_d9 18:1(4)(1OH,3OH)/24:1(15)	SM_d9 18:1(4)(1OH,3OH)/24:1(15)	SM_d9 18:1(4)(1OH,3OH)/24:1(15)	SM_d9 18:1(4)(1OH,3OH)/24:1(15)	SM_d9 18:1(4)(1OH,3OH)/24:1(15)	SM_d9 18:1(1OH,3OH)/24:1				SM_d9 18:1(4)(1OH,3OH)/24:1(15)	SM_d9 18:1(4)(1OH,3OH)/24:1(15)	SM_d9 18:1(4)(1OH,3OH)/24:1(15)	SM_d9 18:1(1OH,3OH)/24:1	SM_d9 18:1(1OH,3OH)/24:1	SM_d9 18:1(1OH,3OH)/24:1				SM_d9 18:1(4)(1OH,3OH)/24:1(15)	SM_d9 18:1(4)(1OH,3OH)/24:1(15)	SM_d9 18:1(4)(1OH,3OH)/24:1(15)	SM_d9 18:1(1OH,3OH)/24:1	SM_d9 42:2;2O	SM_d9 42:2;2O
1799	TG 18:1(9)_18:1(9)_18:1(9)	153						TG 18:1(9)_18:1(9)_18:1(9)	TG 18:1(9)_18:1(9)_18:1(9)	TG 18:1(9)_18:1(9)_18:1(9)	TG 18:1_18:1_18:1	TG 18:1_18:1_18:1	TG 18:1_18:1_18:1				TG 18:1(9)_18:1(9)_18:1(9)	TG 18:1(9)_18:1(9)_18:1(9)	TG 18:1(9)_18:1(9)_18:1(9)	TG 18:1_18:1_18:1	TG 18:1_18:1_18:1	TG 18:1_18:1_18:1				TG 18:1(9)_18:1(9)_18:1(9)	TG 18:1(9)_18:1(9)_18:1(9)	TG 18:1(9)_18:1(9)_18:1(6)	TG 18:1_18:1_18:1	TG 18:1_18:1_18:1	TG 18:1_18:1_18:1
1376	TG_d5 13:0_14:0_14:0	90						TG_d5 13:0_14:0_14:0	TG_d5 13:0_14:0_14:0	TG_d5 13:0_14:0_14:0	TG_d5 13:0_14:0_14:0	TG_d5 13:0_14:0_14:0	TG_d5 13:0_14:0_14:0				TG_d5 13:0_14:0_14:0	TG_d5 13:0_14:0_14:0	TG_d5 13:0_14:0_14:0	TG_d5 13:0_14:0_14:0	TG_d5 13:0_14:0_14:0	TG_d5 13:0_14:0_14:0				TG_d5 13:0_14:0_14:0	TG_d5 13:0_14:0_14:0	TG_d5 13:0_14:0_14:0	TG_d5 13:0_14:0_14:0	TG_d5 13:0_14:0_14:0
1456	TG_d5 14:0_14:0_15:1(10)	103						TG_d5 14:0_14:0_15:1(10)	TG_d5 14:0_14:0_15:1(10)	TG_d5 14:0_14:0_15:1(10)	TG_d5 14:0_14:0_15:1	TG_d5 14:0_14:0_15:1	TG_d5 14:0_14:0_15:1				TG_d5 14:0_14:0_15:1(10)	TG_d5 14:0_14:0_15:1(10)	TG_d5 14:0_14:0_15:1(9)	TG_d5 14:0_14:0_15:1	TG_d5 14:0_14:0_15:1	TG_d5 14:0_14:0_15:1				TG_d5 14:0_14:0_15:1(10)	TG_d5 14:0_14:0_15:1	TG_d5 14:0_14:0_15:1(10)	TG_d5 14:0_14:0_15:1	TG_d5 14:0_14:0_15:1	TG_d5 14:0_14:0_15:1
1531	TG_d5 14:0_14:0_17:1(10)	116						TG_d5 14:0_14:0_17:1(10)	TG_d5 14:0_14:0_17:1(10)	TG_d5 14:0_14:0_17:1(10)	TG_d5 14:0_14:0_17:1	TG_d5 14:0_14:0_17:1	TG_d5 14:0_14:0_17:1				TG_d5 14:0_14:0_17:1(10)	TG_d5 14:0_14:0_17:1(10)	TG_d5 14:0_14:0_17:1(10)	TG_d5 14:0_14:0_17:1	TG_d5 14:0_14:0_17:1	TG_d5 14:0_14:0_17:1				TG_d5 14:0_14:0_17:1	TG_d5 14:0_14:0_17:1(10)	TG_d5 14:0_14:0_17:1(10)	TG_d5 14:0_14:0_17:1	TG_d5 14:0_14:0_17:1	TG_d5 14:0_14:0_17:1
1605	TG_d5 16:0_16:0_15:1(10)	133						TG_d5 16:0_16:0_15:1(9)	TG_d5 16:0_16:0_15:1(6)	TG_d5 16:0_16:0_15:1(6)	TG_d5 16:0_16:0_15:1	TG_d5 16:0_16:0_15:1	TG_d5 16:0_16:0_15:1				TG_d5 16:0_16:0_15:1	TG_d5 16:0_16:0_15:1	TG_d5 16:0_16:0_15:1(10)	TG_d5 16:0_16:0_15:1	TG_d5 16:0_16:0_15:1	TG_d5 16:0_16:0_15:1				TG_d5 16:0_16:0_15:1(10)	TG_d5 16:0_16:0_15:1	TG_d5 16:0_16:0_15:1	TG_d5 16:0_16:0_15:1	TG_d5 16:0_16:0_15:1	TG_d5 16:0_16:0_15:1
1676	TG_d5 16:0_16:0_17:1(10)	142						TG_d5 16:0_16:0_17:1(10)	TG_d5 16:0_16:0_17:1(10)	TG_d5 16:0_16:0_17:1(5)	TG_d5 16:0_16:0_17:1	TG_d5 16:0_16:0_17:1	TG_d5 16:0_16:0_17:1	TG_d5 16:0_16:0_17:1	TG_d5 16:0_16:0_17:1	TG_d5 16:0_16:0_17:1	TG_d5 16:0_16:0_17:1(10)	TG_d5 16:0_16:0_17:1(5)	TG_d5 16:0_16:0_17:1(10)	TG_d5 16:0_16:0_17:1	TG_d5 16:0_16:0_17:1	TG_d5 16:0_16:0_17:1				TG_d5 16:0_16:0_17:1(5)	TG_d5 16:0_16:0_17:1	TG_d5 16:0_16:0_17:1	TG_d5 16:0_16:0_17:1	TG_d5 16:0_16:0_17:1	TG_d5 16:0_16:0_17:1
1734	TG_d5 16:0_16:0_19:2(10,13)	144						TG_d5 16:0_16:0_19:2	TG_d5 16:0_16:0_19:2	TG_d5 16:0_16:0_19:2(10,13)	TG_d5 16:0_16:0_19:2	TG_d5 16:0_16:0_19:2	TG_d5 16:0_16:0_19:2				TG_d5 16:0_16:0_19:2	TG_d5 16:0_16:0_19:2	TG_d5 16:0_16:0_19:2	TG_d5 16:0_16:0_19:2	TG_d5 16:0_16:0_19:2	TG_d5 16:0_16:0_19:2				TG_d5 16:0_16:0_19:2	TG_d5 16:0_16:0_19:2	TG_d5 16:0_16:0_19:2	TG_d5 16:0_16:0_19:2	TG_d5 16:0_16:0_19:2	TG_d5 16:0_16:0_19:2
1793	TG_d5 17:1(10)_18:1(9)_18:1(9)	151						TG_d5 17:1(5)_18:1(9)_18:1(9)	TG_d5 17:1(10)_18:1(9)_18:1(9)	TG_d5 17:1(8)_18:1(9)_18:1(6)	TG_d5 17:1_18:1_18:1	TG_d5 17:1_18:1_18:1	TG_d5 17:1(8)_18:1(9)_18:1(9)				TG_d5 17:1(10)_18:1(9)_18:1(9)	TG_d5 17:1(8)_18:1(9)_18:1(9)	TG_d5 17:1(5)_18:1(9)_18:1(9)	TG_d5 17:1_18:1_18:1	TG_d5 17:1_18:1_18:1	TG_d5 17:1_18:1_18:1				TG_d5 17:1(8)_18:1(9)_18:1(9)	TG_d5 17:1(8)_18:1(9)_18:1(9)	TG_d5 17:1_18:1_18:1	TG_d5 17:1_18:1_18:1	TG_d5 17:1_18:1_18:1	TG_d5 17:1_18:1_18:1
1830	TG_d5 18:1(9)_18:1(9)_19:2(10,13)	154						TG_d5 18:1(12)_18:1(12)_19:2(10,13)	TG_d5 18:1(12)_18:1(9)_19:2(7,10)	TG_d5 18:1(9)_18:1(9)_19:2(7,10)	TG_d5 18:1_18:1_19:2	TG_d5 18:1_18:1_19:2	TG_d5 18:1_18:1_19:2				TG_d5 18:1(9)_18:1(9)_19:2(10,13)	TG_d5 18:1_18:1_19:2	TG_d5 18:1(12)_18:1(9)_19:2(7,10)	TG_d5 18:1_18:1_19:2	TG_d5 18:1_18:1_19:2	TG_d5 18:1_18:1_19:2				TG_d5 18:1_18:1_19:2	TG_d5 18:1_18:1_19:2	TG_d5 18:1_18:1_19:2	TG_d5 18:1_18:1_19:2	TG_d5 18:1_18:1_19:2	TG_d5 18:1_18:1_19:2
1887	TG_d5 18:1(9)_18:1(9)_21:2(12,15)	156						TG_d5 18:1(12)_18:1(12)_21:2(12,15)	TG_d5 18:1(12)_18:1(9)_21:2(12,15)	TG_d5 18:1(9)_18:1(9)_21:2(12,15)	TG_d5 18:1_18:1_21:2	TG_d5 18:1_18:1_21:2	TG_d5 18:1_18:1_21:2				TG_d5 18:1_18:1_21:2	TG_d5 18:1_18:1_21:2	TG_d5 18:1_18:1_21:2							TG_d5 18:1_18:1_21:2	TG_d5 18:1_18:1_21:2	TG_d5 18:1_18:1_21:2
501	CAR 18:1(9)	10						CAR 18:1(9)	CAR 18:1(9)	CAR 18:1(9)	CAR 18:1(9)	CAR 18:1(9)	CAR 18:1(9)	CAR 18:1(9)	CAR 18:1(9)	CAR 18:1(9)	CAR 18:1(9)	CAR 18:1(9)	CAR 18:1(9)	CAR 18:1(9)	CAR 18:1(9)	CAR 18:1(9)	CAR 18:1	CAR 18:1	CAR 18:1	CAR 18:1(9)	CAR 18:1(9)	CAR 18:1(9)	CAR 18:1(9)	CAR 18:1(9)	CAR 18:1(9)
1133	Cer_d7 18:1(4)(1OH,3OH)/24:1(15)	70						Cer_d7 18:1(4)(1OH,3OH)/24:1(18)	Cer_d7 18:1(4)(1OH,3OH)/24:1(15)	Cer_d7 18:1(4)(1OH,3OH)/24:1(15)	Cer_d7 18:1(4)(1OH,3OH)/24:1(15)	Cer_d7 18:1(4)(1OH,3OH)/24:1(15)	Cer_d7 18:1(4)(1OH,3OH)/24:1(15)		w/o MS2: Cer_d7 18:1;O2/24:1	w/o MS2: Cer_d7 18:1;O2/24:1	Cer_d7 18:1(4)(1OH,3OH)/24:1(15)	Cer_d7 18:1(4)(1OH,3OH)/24:1(15)	Cer_d7 18:1(4)(1OH,3OH)/24:1(15)	Cer_d7 18:1(4)(1OH,3OH)/24:1(15)	Cer_d7 18:1(4)(1OH,3OH)/24:1(15)		w/o MS2: Cer_d7 18:1;O2/24:1			Cer_d7 18:1(4)(1OH,3OH)/24:1(15)	Cer_d7 18:1(4)(1OH,3OH)/24:1(15)	Cer_d7 18:1(4)(1OH,3OH)/24:1(15)	Cer_d7 18:1;O2/24:1		Cer_d7 18:1;O2/24:1
1054	DG_d5 17:0_18:1(9)	62				DG_d5 17:0_18:1	DG_d5 17:0_18:1	DG_d5 17:0_18:1(9)	DG_d5 17:0_18:1(9)	DG_d5 17:0_18:1(9)	DG_d5 17:0_18:1(9)	DG_d5 17:0_18:1(9)	DG_d5 17:0_18:1(9)	DG_d5 17:0_18:1	DG_d5 17:0_18:1	DG_d5 17:0_18:1	DG_d5 17:0_18:1(9)	DG_d5 17:0_18:1(9)	DG_d5 17:0_18:1(9)	DG_d5 17:0_18:1(9)	DG_d5 17:0_18:1	DG_d5 17:0_18:1(9)	DG_d5 17:0_18:1	DG_d5 17:0_18:1	DG_d5 17:0_18:1	DG_d5 17:0_18:1(9)	DG_d5 17:0_18:1(9)	DG_d5 17:0_18:1(9)	DG_d5 17:0_18:1	DG_d5 17:0_18:1	DG_d5 17:0_18:1
715	LPC_d5 17:0/0:0	28						LPC_d5 17:0/0:0	LPC_d5 17:0/0:0	LPC_d5 17:0/0:0	LPC_d5 17:0/0:0	LPC_d5 17:0/0:0	LPC_d5 17:0/0:0	LPC_d5 17:0/0:0	LPC_d5 17:0/0:0	LPC_d5 17:0/0:0	LPC_d5 17:0/0:0	LPC_d5 17:0/0:0	LPC_d5 17:0/0:0	LPC_d5 17:0/0:0	LPC_d5 17:0/0:0	LPC_d5 17:0/0:0	LPC_d5 17:0/0:0		LPC_d5 17:0/0:0	LPC_d5 17:0/0:0	LPC_d5 17:0/0:0	LPC_d5 17:0/0:0	LPC_d5 17:0/0:0	LPC_d5 17:0/0:0	LPC_d5 17:0/0:0
293	NAE 20:4	8						NAE 20:4	NAE 20:4	NAE 20:4	NAE 20:4	NAE 20:4	NAE 20:4	NAE 20:4	NAE 20:4	NAE 20:4	NAE 20:4	NAE 20:4	NAE 20:4	NAE 20:4	NAE 20:4	NAE 20:4	NAE 20:4	NAE 20:4	NAE 20:4	NAE 20:4	NAE 20:4	NAE 20:4	NAE 20:4	NAE 20:4	NAE 20:4
1431	PC_d5 17:0/16:1(9)	99						PC_d5 17:0/16:1(9)	PC_d5 17:0/16:1(9)	PC_d5 17:0/16:1(9)	PC_d5 16:1(9)/17:0	PC_d5 17:0/16:1(9)	PC_d5 16:1(9)/17:0	w/o MS2: PC_d5 9:0_24:1	w/o MS2: PC_d5 9:0_24:1	w/o MS2: PC_d5 9:0_24:1	PC_d5 17:0/16:1(9)	PC_d5 17:0/16:1(9)	PC_d5 16:1(9)/17:0	PC_d5 17:0/16:1(9)	PC_d5 17:0/16:1(9)	PC_d5 16:1(9)/17:0	w/o MS2: PC_d5 9:0_24:1	w/o MS2: PC_d5 9:0_24:1	w/o MS2: PC_d5 9:0_24:1	PC_d5 17:0/16:1(9)	PC_d5 16:1(9)/17:0	PC_d5 17:0/16:1(9)	PC_d5 17:0/16:1(9)	PC_d5 17:0/16:1(9)	PC_d5 17:0/16:1(9)
1514	PC_d5 17:0/18:1(9)	111						PC_d5 17:0/18:1(9)	PC_d5 17:0/18:1(9)	PC_d5 17:0/18:1(9)	PC_d5 17:0/18:1(9)	PC_d5 17:0/18:1(9)	PC_d5 17:0/18:1(9)	PC_d5 17:0/18:1	PC_d5 17:0/18:1	PC_d5 17:0/18:1	PC_d5 17:0/18:1(9)	PC_d5 17:0/18:1(9)	PC_d5 17:0/18:1(9)	PC_d5 17:0/18:1(9)	PC_d5 17:0/18:1(9)	PC_d5 17:0/18:1(9)	PC_d5 17:0/18:1	PC_d5 17:0/18:1	PC_d5 17:0/18:1	PC_d5 17:0/18:1(9)	PC_d5 17:0/18:1(9)	PC_d5 17:0/18:1(9)	PC_d5 17:0/18:1(9)	PC_d5 17:0/18:1(9)	PC_d5 17:0/18:1(9)
1572	PC_d5 17:0/20:3(8,11,14)	128						PC_d5 17:0/20:3(8,11,14)	PC_d5 17:0/20:3(8,11,14)	PC_d5 17:0/20:3(8,11,14)	PC_d5 17:0/20:3(8,11,14)	PC_d5 17:0/20:3(8,11,14)	PC_d5 17:0/20:3(8,11,14)	PC_d5 17:0_20:3	PC_d5 17:0_20:3	PC_d5 37:3	PC_d5 17:0/20:3(8,11,14)	PC_d5 17:0/20:3(8,11,14)	PC_d5 17:0/20:3(8,11,14)	PC_d5 17:0/20:3(8,11,14)	PC_d5 17:0/20:3(8,11,14)	PC_d5 17:0/20:3	PC_d5 17:0/20:3	PC_d5 17:0_20:3	PC_d5 37:3	PC_d5 17:0/20:3(8,11,14)	PC_d5 17:0/20:3(8,11,14)	PC_d5 17:0/20:3(8,11,14)	PC_d5 17:0/20:3	PC_d5 17:0/20:3	PC_d5 17:0/20:3(8,11,14)
