## Supplementary material for "MS-DIAL 5 multimodal mass spectrometry data mining unveils lipidome complexities": Source data: AlignmentID000266.txt

m/z	Reference intensity	Spectrum	Comment	20230404_Blank_11_POS_EAD14	20230404_C12_10_POS_EAD14	20230404_C13_9_POS_EAD14_1	20230404_C13_9_POS_EAD14_2	20230404_C13_9_POS_EAD14_3	20230404_C13x1_1_POS_EAD14_1	20230404_C13x1_1_POS_EAD14_2	20230404_C13x1_1_POS_EAD14_3	20230404_C13x10_4_POS_EAD14_1	20230404_C13x10_4_POS_EAD14_2	20230404_C13x10_4_POS_EAD14_3	20230404_C13x100_7_POS_EAD14_1	20230404_C13x100_7_POS_EAD14_2	20230404_C13x100_7_POS_EAD14_3	20230404_C13x2_2_POS_EAD14_1	20230404_C13x2_2_POS_EAD14_2	20230404_C13x2_2_POS_EAD14_3	20230404_C13x20_5_POS_EAD14_1	20230404_C13x20_5_POS_EAD14_2	20230404_C13x20_5_POS_EAD14_3	20230404_C13x200_8_POS_EAD14_1	20230404_C13x200_8_POS_EAD14_2	20230404_C13x200_8_POS_EAD14_3	20230404_C13x5_3_POS_EAD14_1	20230404_C13x5_3_POS_EAD14_2	20230404_C13x5_3_POS_EAD14_3	20230404_C13x50_6_POS_EAD14_1	20230404_C13x50_6_POS_EAD14_2	20230404_C13x50_6_POS_EAD14_3
76.039306640625	999	none		0	0	0	0	0	0	0	0	0	0	0	0	0	0	0	0	0	0	0	0	0	0	0	0	0	0	0	0	0
340.284606933594	1	none		0	0	0	0	0	8969	9975	9072	4366	2838	3895	0	0	0	8927	8089	12420	2210	2573	2129	0	0	0	5305	6874	4908	840	550	644
