## Supplementary material for "MS-DIAL 5 multimodal mass spectrometry data mining unveils lipidome complexities": Source data: AlignmentID000285.txt

m/z	Reference intensity	Spectrum	Comment	20230404_Blank_11_POS_EAD14	20230404_C12_10_POS_EAD14	20230404_C13_9_POS_EAD14_1	20230404_C13_9_POS_EAD14_2	20230404_C13_9_POS_EAD14_3	20230404_C13x1_1_POS_EAD14_1	20230404_C13x1_1_POS_EAD14_2	20230404_C13x1_1_POS_EAD14_3	20230404_C13x10_4_POS_EAD14_1	20230404_C13x10_4_POS_EAD14_2	20230404_C13x10_4_POS_EAD14_3	20230404_C13x100_7_POS_EAD14_1	20230404_C13x100_7_POS_EAD14_2	20230404_C13x100_7_POS_EAD14_3	20230404_C13x2_2_POS_EAD14_1	20230404_C13x2_2_POS_EAD14_2	20230404_C13x2_2_POS_EAD14_3	20230404_C13x20_5_POS_EAD14_1	20230404_C13x20_5_POS_EAD14_2	20230404_C13x20_5_POS_EAD14_3	20230404_C13x200_8_POS_EAD14_1	20230404_C13x200_8_POS_EAD14_2	20230404_C13x200_8_POS_EAD14_3	20230404_C13x5_3_POS_EAD14_1	20230404_C13x5_3_POS_EAD14_2	20230404_C13x5_3_POS_EAD14_3	20230404_C13x50_6_POS_EAD14_1	20230404_C13x50_6_POS_EAD14_2	20230404_C13x50_6_POS_EAD14_3
311.258056640625	999	none		0	0	0	0	0	2835	3251	2796	0	0	0	0	0	0	0	2043	902	0	0	0	0	0	0	0	598	974	0	0	0
329.268646240234	50	none		0	0	0	0	0	9102	7697	6495	0	0	0	0	0	0	0	4611	3611	0	0	0	0	0	0	0	2735	2654	0	0	0
346.295196533203	100	none		0	0	0	0	0	4718	10126	7424	0	0	0	0	0	0	0	6557	5571	0	0	0	0	0	0	0	4825	3452	0	0	0
