## Supplementary material for "MS-DIAL 5 multimodal mass spectrometry data mining unveils lipidome complexities": Source data: AlignmentID000501.txt

m/z	Reference intensity	Spectrum	Comment	20230404_Blank_11_POS_EAD14	20230404_C12_10_POS_EAD14	20230404_C13_9_POS_EAD14_1	20230404_C13_9_POS_EAD14_2	20230404_C13_9_POS_EAD14_3	20230404_C13x1_1_POS_EAD14_1	20230404_C13x1_1_POS_EAD14_2	20230404_C13x1_1_POS_EAD14_3	20230404_C13x10_4_POS_EAD14_1	20230404_C13x10_4_POS_EAD14_2	20230404_C13x10_4_POS_EAD14_3	20230404_C13x100_7_POS_EAD14_1	20230404_C13x100_7_POS_EAD14_2	20230404_C13x100_7_POS_EAD14_3	20230404_C13x2_2_POS_EAD14_1	20230404_C13x2_2_POS_EAD14_2	20230404_C13x2_2_POS_EAD14_3	20230404_C13x20_5_POS_EAD14_1	20230404_C13x20_5_POS_EAD14_2	20230404_C13x20_5_POS_EAD14_3	20230404_C13x200_8_POS_EAD14_1	20230404_C13x200_8_POS_EAD14_2	20230404_C13x200_8_POS_EAD14_3	20230404_C13x5_3_POS_EAD14_1	20230404_C13x5_3_POS_EAD14_2	20230404_C13x5_3_POS_EAD14_3	20230404_C13x50_6_POS_EAD14_1	20230404_C13x50_6_POS_EAD14_2	20230404_C13x50_6_POS_EAD14_3
144.101905113	150	metaboliteclass	Header-H2O	0	0	0	0	0	160	198	679	3372	1679	2158	393	198	207	1391	1276	1968	1771	2023	1523	25	71	102	971	5110	3612	595	710	606
162.1124697967	150	metaboliteclass	Header	0	0	0	0	0	74	129	45	1374	1055	1164	141	489	78	904	297	564	710	1214	800	25	39	21	681	3449	2548	246	309	219
188.09173435212	12.5	doublebond	18:1(9) C1-H	0	0	0	0	0	13	0	0	15	5	0	0	0	0	14	12	23	0	0	18	10	0	0	0	107	21	0	0	13
189.09955938419	25	doublebond	18:1(9) C1	0	0	0	0	0	11	0	19	0	0	0	0	0	0	13	12	0	0	9	0	0	0	0	18	43	30	0	0	0
190.10738441626	1.25	doublebond	18:1(9) C1+H	0	0	0	0	0	10	22	22	34	12	99	10	0	0	25	16	30	7	24	20	0	0	0	19	104	129	0	0	0
202.10738441626	12.5	doublebond	18:1(9) C2-H	0	0	0	0	0	34	42	26	123	49	32	0	0	0	48	42	34	73	25	24	0	0	0	29	271	326	0	10	10
203.11520944833	37.5	doublebond	18:1(9) C2	0	0	0	0	0	493	429	573	2382	1178	1495	132	220	58	421	709	549	746	1030	1391	36	62	36	523	3999	3863	165	274	298
204.1230344804	50	doublebond	18:1(9) C2+H	0	0	0	0	0	76	42	51	127	79	133	0	0	0	46	56	38	83	89	93	0	0	0	40	195	264	7	10	20
216.1230344804	50	doublebond	18:1(9) C3-H	0	0	0	0	0	1876	1142	1673	1988	2680	1771	179	187	190	1302	2752	2867	1611	1378	1424	86	18	59	826	5578	5283	339	825	267
217.13085951247	18.75	doublebond	18:1(9) C3	0	0	0	0	0	64	56	71	89	104	147	0	0	0	84	54	80	128	88	61	0	0	0	37	421	314	10	7	14
218.13868454454	12.5	doublebond	18:1(9) C3+H	0	0	0	0	0	0	0	0	0	0	0	0	0	0	0	0	10	0	0	0	0	0	0	0	5	0	0	0	0
230.13868454454	12.5	doublebond	18:1(9) C4-H	0	0	0	0	0	470	313	558	606	278	282	102	18	129	179	301	400	179	278	262	0	0	11	126	1656	2002	53	31	44
231.14650957661	25	doublebond	18:1(9) C4	0	0	0	0	0	23	27	32	67	94	274	0	0	0	20	16	46	43	34	36	0	0	0	22	222	181	10	0	18
232.15433460868	1.25	doublebond	18:1(9) C4+H	0	0	0	0	0	10	0	0	0	0	5	0	0	0	17	0	0	0	0	0	0	0	0	0	0	0	0	0	0
244.15433460868	12.5	doublebond	18:1(9) C5-H	0	0	0	0	0	138	117	212	129	105	152	25	16	7	91	71	99	61	93	105	0	0	0	59	635	358	7	8	0
245.16215964075	25	doublebond	18:1(9) C5	0	0	0	0	0	54	73	69	112	146	70	0	55	0	45	30	39	14	105	37	0	0	0	23	247	252	11	0	0
246.16998467282	1.25	doublebond	18:1(9) C5+H	0	0	0	0	0	0	10	0	0	0	0	0	0	0	0	0	10	0	0	0	0	0	0	0	46	69	0	0	0
258.16998467282	12.5	doublebond	18:1(9) C6-H	0	0	0	0	0	415	481	327	341	256	295	12	25	16	104	200	143	297	182	251	0	0	0	56	1080	934	40	22	21
259.17780970489	25	doublebond	18:1(9) C6	0	0	0	0	0	81	135	119	75	104	96	0	10	0	68	55	85	32	98	59	0	0	0	35	318	472	0	23	50
260.18563473696	1.25	doublebond	18:1(9) C6+H	0	0	0	0	0	15	0	0	0	30	0	0	0	0	0	0	0	0	0	0	0	0	0	0	10	24	0	0	0
265.25259209797	50	acylchain	[Acyl]+	0	0	0	0	0	225	275	234	171	143	167	12	0	14	70	97	88	112	156	92	0	0	10	129	558	581	40	15	21
272.18563473696	100	doublebond, doublebond_high	18:1(9) C7-H	0	0	0	0	0	786	584	875	1094	1075	1024	68	80	31	575	434	433	593	576	725	46	16	20	365	3714	3961	168	203	114
273.19345976903	50	doublebond	18:1(9) C7	0	0	0	0	0	116	82	127	253	228	121	0	16	0	78	92	113	57	90	147	0	0	10	72	854	579	19	18	13
274.2012848011	1.25	doublebond	18:1(9) C7+H	0	0	0	0	0	29	10	10	18	0	0	0	0	0	28	10	0	0	0	30	0	0	0	0	9	13	0	0	0
286.2012848011	12.5	doublebond	18:1(9) C8-H	0	0	0	0	0	267	262	249	580	134	206	9	19	87	159	170	182	122	131	126	0	0	0	65	652	785	63	13	33
287.20910983317	25	doublebond	18:1(9) C8	0	0	0	0	0	160	115	101	132	170	139	0	14	0	36	63	72	82	121	53	0	0	0	38	277	425	50	10	0
288.21693486524	1.25	doublebond	18:1(9) C8+H	0	0	0	0	0	13	18	19	29	10	71	0	0	0	19	18	29	26	29	20	0	0	0	28	116	135	0	16	0
299.20910983317	6.25	doublebond	18:1(9) C9-H	0	0	0	0	0	10	30	30	0	32	13	0	0	0	10	23	0	5	16	21	0	0	0	0	31	67	0	0	0
300.21693486524	12.5	doublebond, doublebond_low	18:1(9) C9	0	0	0	0	0	345	343	380	248	193	154	0	0	0	87	123	168	125	94	82	0	0	0	52	549	1091	11	45	23
301.22475989731	1.25	doublebond	18:1(9) C9+H	0	0	0	0	0	129	112	167	28	35	82	10	0	10	56	64	80	53	20	145	0	0	0	11	159	249	5	0	0
312.21693486524	12.5	doublebond	18:1(9) C10-H	0	0	0	0	0	203	197	396	145	183	191	0	11	0	175	152	150	101	107	165	11	12	0	60	653	604	42	12	20
313.22475989731	25	doublebond	18:1(9) C10	0	0	0	0	0	65	44	53	37	47	38	0	0	0	16	24	41	0	11	68	0	0	0	23	129	218	50	0	0
314.23258492938	1.25	doublebond	18:1(9) C10+H	0	0	0	0	0	446	614	447	171	107	213	11	24	0	128	187	150	125	58	115	0	0	0	28	769	575	15	10	20
326.23258492938	50	doublebond	18:1(9) C11-H	0	0	0	0	0	501	810	490	552	314	400	133	30	83	220	260	243	227	205	204	0	0	11	143	1750	2312	35	65	79
327.24040996145	100	doublebond, doublebond_high	18:1(9) C11	0	0	0	0	0	629	474	447	471	705	478	33	154	39	400	228	372	370	335	296	48	0	0	141	2378	1755	43	114	72
328.24823499352	1.25	doublebond	18:1(9) C11+H	0	0	0	0	0	974	1081	897	185	239	235	19	39	8	132	273	191	62	208	172	0	0	0	121	687	1067	39	11	36
340.24823499352	12.5	doublebond	18:1(9) C12-H	0	0	0	0	0	515	549	618	489	324	339	58	20	87	662	385	344	214	171	269	0	11	13	176	1799	1789	58	49	32
341.25606002559	25	doublebond	18:1(9) C12	0	0	0	0	0	120	72	87	157	46	73	0	0	0	58	37	70	19	61	24	0	0	0	28	210	444	21	17	0
342.26388505766	1.25	doublebond	18:1(9) C12+H	0	0	0	0	0	1141	754	687	175	84	238	33	18	11	187	239	124	73	97	76	0	0	0	83	1130	582	0	11	12
354.26388505766	12.5	doublebond	18:1(9) C13-H	0	0	0	0	0	203	179	159	123	82	51	11	18	0	81	56	70	102	76	79	0	11	0	27	344	335	0	0	8
355.27171008973	25	doublebond	18:1(9) C13	0	0	0	0	0	108	95	83	30	84	70	8	0	0	43	43	17	41	0	56	0	0	0	29	161	179	0	0	9
356.2795351218	1.25	doublebond	18:1(9) C13+H	0	0	0	0	0	285	526	521	196	150	89	0	0	0	89	126	83	48	24	29	0	0	0	54	598	406	8	0	0
368.2795351218	12.5	doublebond	18:1(9) C14-H	0	0	0	0	0	162	220	223	316	246	110	11	11	12	74	75	96	73	54	82	11	0	0	57	539	644	0	13	34
369.28736015387	25	doublebond	18:1(9) C14	0	0	0	0	0	55	143	86	58	37	23	0	0	0	14	44	44	14	11	30	0	0	0	0	123	151	0	11	0
370.29518518594	1.25	doublebond	18:1(9) C14+H	0	0	0	0	0	182	196	140	32	49	39	0	0	0	19	57	55	105	24	31	0	0	0	25	104	327	21	0	0
381.36013117131	150	metaboliteclass	Precursor-CHO2	0	0	0	0	0	1369	1608	1481	1389	904	1696	59	62	112	688	902	763	522	524	1076	10	11	0	507	3468	2924	74	123	120
382.29518518594	12.5	doublebond	18:1(9) C15-H	0	0	0	0	0	220	199	266	140	214	89	6	13	9	66	66	80	85	91	133	0	0	0	48	392	392	0	40	11
383.30301021801	25	doublebond	18:1(9) C15	0	0	0	0	0	87	102	125	117	61	37	0	0	11	40	66	44	33	68	108	0	0	0	27	221	192	0	0	0
384.31083525008	1.25	doublebond	18:1(9) C15+H	0	0	0	0	0	16	36	43	92	42	11	0	0	0	0	21	21	0	10	0	0	0	0	0	41	64	0	0	0
396.31083525008	12.5	doublebond	18:1(9) C16-H	0	0	0	0	0	150	323	143	116	95	145	11	22	10	88	79	117	88	79	97	0	0	0	46	251	418	17	6	11
397.31866028215	25	doublebond	18:1(9) C16	0	0	0	0	0	191	110	60	71	68	115	0	0	0	41	57	58	62	87	59	0	0	0	23	218	412	21	11	0
398.32648531422	1.25	doublebond	18:1(9) C16+H	0	0	0	0	0	0	20	28	0	0	13	0	0	0	11	22	11	20	26	41	0	0	0	0	0	0	0	0	0
410.32648531422	12.5	doublebond	18:1(9) C17-H	0	0	0	0	0	217	215	290	209	227	125	11	0	23	133	186	97	140	64	80	0	11	25	51	390	590	71	22	13
411.33431034629	25	doublebond	18:1(9) C17	0	0	0	0	0	72	179	117	40	61	59	0	11	0	45	51	66	94	17	40	0	0	0	49	293	180	0	66	0
412.34213537836	1.25	doublebond	18:1(9) C17+H	0	0	0	0	0	19	26	21	189	0	29	0	0	0	0	0	0	0	11	0	0	0	0	0	35	34	0	0	0
426.3577854425	999	precursor	Precursor	0	0	0	0	0	28554	32811	27837	9216	9242	10512	2035	2556	2859	16388	14135	22852	4563	7838	9009	687	811	383	11589	12990	14645	1987	2923	3754
