## Supplementary material for "MS-DIAL 5 multimodal mass spectrometry data mining unveils lipidome complexities": Source data: AlignmentID000561.txt

m/z	Reference intensity	Spectrum	Comment	20230404_Blank_11_POS_EAD14	20230404_C12_10_POS_EAD14	20230404_C13_9_POS_EAD14_1	20230404_C13_9_POS_EAD14_2	20230404_C13_9_POS_EAD14_3	20230404_C13x1_1_POS_EAD14_1	20230404_C13x1_1_POS_EAD14_2	20230404_C13x1_1_POS_EAD14_3	20230404_C13x10_4_POS_EAD14_1	20230404_C13x10_4_POS_EAD14_2	20230404_C13x10_4_POS_EAD14_3	20230404_C13x100_7_POS_EAD14_1	20230404_C13x100_7_POS_EAD14_2	20230404_C13x100_7_POS_EAD14_3	20230404_C13x2_2_POS_EAD14_1	20230404_C13x2_2_POS_EAD14_2	20230404_C13x2_2_POS_EAD14_3	20230404_C13x20_5_POS_EAD14_1	20230404_C13x20_5_POS_EAD14_2	20230404_C13x20_5_POS_EAD14_3	20230404_C13x200_8_POS_EAD14_1	20230404_C13x200_8_POS_EAD14_2	20230404_C13x200_8_POS_EAD14_3	20230404_C13x5_3_POS_EAD14_1	20230404_C13x5_3_POS_EAD14_2	20230404_C13x5_3_POS_EAD14_3	20230404_C13x50_6_POS_EAD14_1	20230404_C13x50_6_POS_EAD14_2	20230404_C13x50_6_POS_EAD14_3
142.02637082177	200	metaboliteclass	Header	0	0	0	0	0	1426	2316	806	165	263	255	0	0	0	682	704	1074	40	21	73	0	0	0	194	175	551	76	55	16
160.04177013411	100	metaboliteclass	C3H4D5O6P - H2O	0	0	0	0	0	852	628	488	63	125	136	0	0	0	516	288	554	32	41	33	0	0	0	190	121	288	42	40	45
169.04520105956	100	metaboliteclass	Gly-O - H2O	0	0	0	0	0	1275	1244	475	113	212	152	0	0	0	290	530	642	19	112	134	0	0	0	259	239	259	73	10	121
178.05233481781	100	metaboliteclass	C3H4D5O6P	0	0	0	0	0	1583	1631	822	284	233	232	0	0	0	516	686	775	31	74	188	0	0	0	287	276	807	49	27	66
187.05576574326	300	metaboliteclass, snposition	Gly-O, -CD2(Sn1)	0	0	0	0	0	1853	3437	2894	368	871	528	0	0	0	868	1777	2068	220	131	216	0	0	0	695	881	788	123	87	157
187.0890546797	100	metaboliteclass	Gly-C	0	0	0	0	0	10	0	0	0	0	0	0	0	0	0	0	0	0	0	0	0	0	0	10	0	16	0	0	0
203.08396929926	50	acylchain	-15:0 -O	0	0	0	0	0	272	227	308	27	115	37	0	0	0	156	230	201	11	100	35	0	0	0	74	35	73	8	9	11
221.09453398296	50	acylchain	-15:0	0	0	0	0	0	769	914	293	90	97	115	0	0	0	229	509	268	17	46	69	0	0	0	62	237	236	59	10	11
225.2212919844	100	acylchain	15:0 acyl	0	0	0	0	0	115	85	107	0	10	0	0	0	0	46	42	136	12	16	0	0	0	0	22	10	15	0	0	0
247.07379853838	25	doublebond	15:0 C1-H	0	0	0	0	0	0	0	0	0	0	0	0	0	0	0	0	0	0	0	0	0	0	0	0	0	0	0	0	0
248.08162357045	50	doublebond	15:0 C1	0	0	0	0	0	0	0	0	0	0	0	0	0	0	0	0	0	0	0	0	0	0	0	0	0	0	0	0	0
249.08944860252	2.5	doublebond	15:0 C1+H	0	0	0	0	0	0	18	0	0	0	0	0	0	0	0	0	0	0	0	0	0	0	0	0	0	0	0	0	0
261.08944860252	25	doublebond	15:0 C2-H	0	0	0	0	0	61	31	0	0	0	0	0	0	0	0	10	14	0	0	0	0	0	0	10	0	0	0	0	0
262.09727363459	75	doublebond	15:0 C2	0	0	0	0	0	1353	2018	1453	193	620	356	0	0	0	1042	1009	734	63	210	139	0	0	0	701	503	511	31	65	129
263.10509866666	100	doublebond	15:0 C2+H	0	0	0	0	0	10	0	0	0	0	0	0	0	0	0	0	0	0	0	0	0	0	0	0	0	0	0	0	0
275.10509866666	100	doublebond	15:0 C3-H	0	0	0	0	0	1073	816	867	161	150	143	0	0	0	470	857	514	22	86	74	0	0	0	386	260	351	55	21	23
276.11292369873	37.5	doublebond	15:0 C3	0	0	0	0	0	99	86	34	8	0	0	0	0	0	0	105	16	0	0	0	0	0	0	0	0	0	0	0	0
277.1207487308	25	doublebond	15:0 C3+H	0	0	0	0	0	0	0	0	0	0	0	0	0	0	0	0	0	0	0	0	0	0	0	0	0	0	0	0	0
289.1207487308	25	doublebond	15:0 C4-H	0	0	0	0	0	158	109	114	0	42	13	0	0	0	26	104	27	0	0	30	0	0	0	15	17	41	0	0	0
290.12857376287	50	doublebond	15:0 C4	0	0	0	0	0	53	40	43	7	12	0	0	0	0	21	19	15	0	7	9	0	0	0	0	0	0	0	0	0
291.13639879494	2.5	doublebond	15:0 C4+H	0	0	0	0	0	0	0	0	0	0	0	0	0	0	0	0	0	0	0	0	0	0	0	0	0	0	0	0	0
303.13639879494	25	doublebond	15:0 C5-H	0	0	0	0	0	118	71	0	0	92	0	0	0	0	0	0	9	0	0	0	0	0	0	10	10	33	0	0	0
304.14422382701	50	doublebond	15:0 C5	0	0	0	0	0	0	0	0	60	0	0	0	0	0	0	0	0	0	0	0	0	0	0	0	0	0	0	0	0
304.28945514559	250	metaboliteclass	Precursor -C2H8NO4P	0	0	0	0	0	867	948	980	102	239	184	0	0	0	321	658	559	37	99	67	0	0	0	286	142	302	153	23	55
305.15204885908	2.5	doublebond	15:0 C5+H	0	0	0	0	0	0	0	0	0	0	0	0	0	0	0	0	0	0	0	0	0	0	0	0	0	0	0	0	0
317.15204885908	25	doublebond	15:0 C6-H	0	0	0	0	0	156	143	140	27	11	16	0	0	0	84	102	67	0	0	14	0	0	0	47	8	54	0	0	0
318.15987389115	50	doublebond	15:0 C6	0	0	0	0	0	95	176	119	54	11	55	0	0	0	34	75	74	0	13	0	0	0	0	26	14	139	0	0	0
319.16769892322	2.5	doublebond	15:0 C6+H	0	0	0	0	0	0	0	0	0	0	0	0	0	0	0	0	0	0	0	0	0	0	0	0	0	0	0	0	0
331.16769892322	25	doublebond	15:0 C7-H	0	0	0	0	0	196	142	50	31	15	16	0	0	0	88	63	61	0	40	0	0	0	0	24	53	39	233	10	0
332.17552395529	50	doublebond	15:0 C7	0	0	0	0	0	92	73	116	0	0	10	0	0	0	40	40	27	0	0	8	0	0	0	42	34	35	14	0	10
333.18334898736	2.5	doublebond	15:0 C7+H	0	0	0	0	0	0	0	0	0	0	0	0	0	0	0	0	0	0	0	0	0	0	0	0	0	0	0	0	0
345.18334898736	25	doublebond	15:0 C8-H	0	0	0	0	0	247	188	189	11	60	63	0	0	0	96	63	76	0	0	0	0	0	0	13	18	69	0	11	13
346.19117401943	50	doublebond	15:0 C8	0	0	0	0	0	95	76	26	0	0	7	0	0	0	28	36	63	0	11	0	0	0	0	21	11	28	0	0	0
347.1989990515	2.5	doublebond	15:0 C8+H	0	0	0	0	0	0	0	0	0	0	0	0	0	0	0	0	0	0	0	0	0	0	0	0	0	0	0	0	0
359.1989990515	25	doublebond	15:0 C9-H	0	0	0	0	0	144	118	144	24	11	11	0	0	0	45	57	167	0	11	0	0	0	0	56	11	54	0	0	0
360.20682408357	50	doublebond	15:0 C9	0	0	0	0	0	193	64	100	0	18	47	0	0	0	92	49	94	19	0	0	0	0	0	17	18	15	0	0	0
361.21464911564	2.5	doublebond	15:0 C9+H	0	0	0	0	0	0	0	0	0	0	0	0	0	0	0	0	0	0	0	0	0	0	0	0	0	0	0	0	0
373.21464911564	25	doublebond	15:0 C10-H	0	0	0	0	0	48	47	133	19	38	62	0	0	0	166	74	68	0	0	0	0	0	0	40	26	45	0	0	0
374.22247414771	50	doublebond	15:0 C10	0	0	0	0	0	141	96	60	10	27	0	0	0	0	69	61	65	0	0	0	0	0	0	47	14	70	20	0	13
375.23029917978	2.5	doublebond	15:0 C10+H	0	0	0	0	0	0	4	0	0	0	0	0	0	0	0	11	0	0	0	0	0	0	0	0	0	0	0	0	0
387.23029917978	25	doublebond	15:0 C11-H	0	0	0	0	0	121	97	70	13	15	6	0	0	0	51	48	141	0	0	7	0	0	0	19	53	51	11	0	0
388.23812421185	50	doublebond	15:0 C11	0	0	0	0	0	79	167	85	0	11	11	0	0	0	11	33	27	0	12	0	0	0	0	11	13	60	0	0	0
389.24594924392	2.5	doublebond	15:0 C11+H	0	0	0	0	0	18	0	0	0	0	0	0	0	0	0	0	10	0	0	0	0	0	0	0	0	0	0	0	0
401.24594924392	25	doublebond	15:0 C12-H	0	0	0	0	0	192	60	53	11	54	66	0	0	0	74	94	23	0	11	0	0	0	0	55	62	22	0	0	0
402.25377427599	50	doublebond	15:0 C12	0	0	0	0	0	111	107	23	0	13	10	0	0	0	26	41	24	0	0	0	0	0	0	11	0	22	0	0	0
403.26159930806	2.5	doublebond	15:0 C12+H	0	0	0	0	0	0	0	30	0	0	0	0	0	0	0	0	13	0	0	0	0	0	0	0	0	0	0	0	0
415.26159930806	25	doublebond	15:0 C13-H	0	0	0	0	0	42	60	111	28	12	11	0	0	0	27	56	105	0	13	11	0	0	0	7	11	30	0	13	6
416.26942434013	50	doublebond	15:0 C13	0	0	0	0	0	28	65	21	8	22	12	0	0	0	101	61	11	0	11	0	0	0	0	0	0	8	0	0	0
417.2772493722	2.5	doublebond	15:0 C13+H	0	0	0	0	0	20	0	0	0	0	0	0	0	0	0	10	10	0	0	0	0	0	0	0	0	7	0	0	0
427.29798481678	200	metaboliteclass	Precursor - H2O	0	0	0	0	0	632	449	781	108	224	108	0	0	0	529	563	404	19	39	32	0	0	0	109	192	423	21	14	11
429.2772493722	25	doublebond	15:0 C14-H	0	0	0	0	0	42	70	40	10	0	9	0	0	0	18	9	15	0	0	0	0	0	0	0	51	11	0	0	0
430.28507440427	50	doublebond	15:0 C14	0	0	0	0	0	0	0	0	0	0	0	0	0	0	0	40	0	0	0	0	0	0	0	0	0	0	0	0	0
431.29289943634	2.5	doublebond	15:0 C14+H	0	0	0	0	0	0	0	0	0	0	0	0	0	0	0	0	0	0	0	0	0	0	0	0	0	0	0	0	0
445.30854950048	999	precursor	Precursor	0	0	0	0	0	10546	11200	6749	4015	2318	2831	0	0	0	4745	7689	7464	2143	2688	1604	0	0	0	6870	4331	4419	929	1571	941
