## Supplementary material for "MS-DIAL 5 multimodal mass spectrometry data mining unveils lipidome complexities": Source data: AlignmentID000620.txt

m/z	Reference intensity	Spectrum	Comment	20230404_Blank_11_POS_EAD14	20230404_C12_10_POS_EAD14	20230404_C13_9_POS_EAD14_1	20230404_C13_9_POS_EAD14_2	20230404_C13_9_POS_EAD14_3	20230404_C13x1_1_POS_EAD14_1	20230404_C13x1_1_POS_EAD14_2	20230404_C13x1_1_POS_EAD14_3	20230404_C13x10_4_POS_EAD14_1	20230404_C13x10_4_POS_EAD14_2	20230404_C13x10_4_POS_EAD14_3	20230404_C13x100_7_POS_EAD14_1	20230404_C13x100_7_POS_EAD14_2	20230404_C13x100_7_POS_EAD14_3	20230404_C13x2_2_POS_EAD14_1	20230404_C13x2_2_POS_EAD14_2	20230404_C13x2_2_POS_EAD14_3	20230404_C13x20_5_POS_EAD14_1	20230404_C13x20_5_POS_EAD14_2	20230404_C13x20_5_POS_EAD14_3	20230404_C13x200_8_POS_EAD14_1	20230404_C13x200_8_POS_EAD14_2	20230404_C13x200_8_POS_EAD14_3	20230404_C13x5_3_POS_EAD14_1	20230404_C13x5_3_POS_EAD14_2	20230404_C13x5_3_POS_EAD14_3	20230404_C13x50_6_POS_EAD14_1	20230404_C13x50_6_POS_EAD14_2	20230404_C13x50_6_POS_EAD14_3
142.02637082177	200	metaboliteclass	Header	0	0	0	0	0	2002	2225	2383	482	353	589	16	54	26	2067	1367	1520	92	151	296	0	0	0	716	611	493	38	94	55
160.04177013411	100	metaboliteclass	C3H4D5O6P - H2O	0	0	0	0	0	999	1236	1678	439	394	227	59	29	17	710	1122	1049	161	97	119	0	0	0	556	738	279	60	98	35
169.04520105956	100	metaboliteclass	Gly-O - H2O	0	0	0	0	0	1968	1544	1583	369	425	472	27	64	13	1242	1097	1885	118	194	193	0	0	0	753	446	432	32	239	65
178.05233481781	100	metaboliteclass	C3H4D5O6P	0	0	0	0	0	1937	2800	2879	727	611	652	134	70	48	1981	1959	1998	335	206	440	0	0	0	977	1094	348	110	122	33
187.05576574326	300	metaboliteclass, snposition	Gly-O, -CD2(Sn1)	0	0	0	0	0	2261	2684	3881	2057	969	802	131	275	127	2101	2182	1889	490	401	523	0	0	0	1908	1547	962	167	441	135
187.0890546797	100	metaboliteclass	Gly-C	0	0	0	0	0	0	0	7	0	0	0	0	0	0	0	0	0	0	0	0	0	0	0	0	0	0	0	0	0
203.08396929926	50	acylchain	-17:0 -O	0	0	0	0	0	483	670	623	160	186	87	0	10	0	604	360	556	83	0	98	0	0	0	187	173	188	25	25	25
221.09453398296	50	acylchain	-17:0	0	0	0	0	0	693	1051	754	272	194	174	65	14	35	677	961	715	119	66	96	0	0	0	230	291	173	16	35	14
247.07379853838	25	doublebond	17:0 C1-H	0	0	0	0	0	10	16	0	0	0	6	0	0	0	10	10	10	0	0	0	0	0	0	0	0	10	0	0	0
248.08162357045	50	doublebond	17:0 C1	0	0	0	0	0	0	0	0	0	0	0	0	0	0	0	0	0	0	0	0	0	0	0	0	0	0	0	0	0
249.08944860252	2.5	doublebond	17:0 C1+H	0	0	0	0	0	0	36	36	0	10	0	0	0	0	0	16	16	0	0	0	0	0	0	0	0	0	0	0	0
253.25259211268	100	acylchain	17:0 acyl	0	0	0	0	0	84	127	133	20	31	39	0	0	0	218	88	104	0	0	22	0	0	0	28	39	40	10	5	0
261.08944860252	25	doublebond	17:0 C2-H	0	0	0	0	0	24	165	14	0	20	0	0	0	0	38	20	23	0	0	0	0	0	0	16	12	10	0	0	0
262.09727363459	75	doublebond	17:0 C2	0	0	0	0	0	2232	2796	2783	841	801	679	62	69	149	2392	2068	1817	233	207	408	0	0	0	754	1813	877	87	169	180
263.10509866666	100	doublebond	17:0 C2+H	0	0	0	0	0	77	19	21	0	0	0	0	0	0	10	0	0	0	0	0	0	0	0	0	5	0	0	0	0
275.10509866666	100	doublebond	17:0 C3-H	0	0	0	0	0	1551	1824	1914	386	348	493	63	26	64	881	1254	1172	182	197	181	0	0	0	623	566	610	33	88	25
276.11292369873	37.5	doublebond	17:0 C3	0	0	0	0	0	42	84	53	14	0	6	0	0	0	95	27	52	10	10	9	0	0	0	28	10	0	0	0	0
277.1207487308	25	doublebond	17:0 C3+H	0	0	0	0	0	0	37	0	0	0	0	0	0	0	0	0	0	0	0	0	0	0	0	0	0	0	0	0	0
289.1207487308	25	doublebond	17:0 C4-H	0	0	0	0	0	251	171	234	28	32	32	0	0	0	309	130	144	42	7	22	0	0	0	60	80	25	0	0	0
290.12857376287	50	doublebond	17:0 C4	0	0	0	0	0	57	40	122	0	10	20	0	0	0	108	38	93	0	0	0	0	0	0	11	12	145	0	10	0
291.13639879494	2.5	doublebond	17:0 C4+H	0	0	0	0	0	0	0	0	0	0	0	0	0	0	0	0	0	0	0	0	0	0	0	0	0	0	0	0	0
303.13639879494	25	doublebond	17:0 C5-H	0	0	0	0	0	130	199	196	26	39	10	0	0	0	123	146	40	9	27	10	0	0	0	17	54	19	10	0	0
304.14422382701	50	doublebond	17:0 C5	0	0	0	0	0	247	202	229	45	13	49	0	0	0	207	173	124	10	27	9	0	0	0	60	120	34	0	0	0
305.15204885908	2.5	doublebond	17:0 C5+H	0	0	0	0	0	0	7	0	0	0	0	0	0	0	0	0	0	0	0	0	0	0	0	0	0	0	0	0	0
317.15204885908	25	doublebond	17:0 C6-H	0	0	0	0	0	183	263	340	66	25	31	0	25	4	267	209	251	37	40	7	0	0	0	144	96	91	11	11	29
318.15987389115	50	doublebond	17:0 C6	0	0	0	0	0	151	337	182	52	33	52	0	0	8	157	122	108	30	20	36	0	0	0	39	45	35	0	0	0
319.16769892322	2.5	doublebond	17:0 C6+H	0	0	0	0	0	0	16	8	0	0	0	0	0	0	0	0	0	0	0	0	0	0	0	0	0	0	0	0	0
331.16769892322	25	doublebond	17:0 C7-H	0	0	0	0	0	577	148	0	66	125	11	0	0	10	0	78	11	33	27	79	0	0	0	72	30	73	13	8	0
332.17552395529	50	doublebond	17:0 C7	0	0	0	0	0	82	0	0	0	0	0	0	0	0	6	0	0	0	9	10	0	0	0	0	0	0	0	46	0
332.32075527387	250	metaboliteclass	Precursor -C2H8NO4P	0	0	0	0	0	1718	1343	2307	362	362	501	19	27	42	1107	796	1141	200	104	98	0	0	0	464	604	511	80	72	42
333.18334898736	2.5	doublebond	17:0 C7+H	0	0	0	0	0	0	0	0	0	0	0	0	0	0	0	11	0	0	0	0	0	0	0	0	0	0	0	0	0
345.18334898736	25	doublebond	17:0 C8-H	0	0	0	0	0	208	238	356	106	36	54	0	10	0	312	461	174	10	11	10	0	0	0	88	123	40	11	0	15
346.19117401943	50	doublebond	17:0 C8	0	0	0	0	0	76	76	94	33	14	45	0	0	0	35	91	144	11	0	60	0	0	0	71	17	37	12	0	0
347.1989990515	2.5	doublebond	17:0 C8+H	0	0	0	0	0	0	0	0	0	0	0	0	0	0	0	0	0	0	0	0	0	0	0	0	0	0	0	0	0
359.1989990515	25	doublebond	17:0 C9-H	0	0	0	0	0	236	137	407	82	36	43	0	0	0	163	172	134	40	13	20	0	0	0	141	73	23	0	0	10
360.20682408357	50	doublebond	17:0 C9	0	0	0	0	0	214	145	207	45	30	28	0	11	0	84	111	124	11	62	13	0	0	0	95	27	21	11	11	0
361.21464911564	2.5	doublebond	17:0 C9+H	0	0	0	0	0	0	0	0	0	0	0	0	0	0	0	0	0	0	0	0	0	0	0	0	0	0	0	0	0
373.21464911564	25	doublebond	17:0 C10-H	0	0	0	0	0	211	169	287	67	88	34	0	0	0	192	142	121	17	11	12	0	0	0	230	174	140	50	17	7
374.22247414771	50	doublebond	17:0 C10	0	0	0	0	0	334	232	317	31	42	43	13	0	0	118	107	95	44	11	23	0	0	0	43	104	142	0	0	0
375.23029917978	2.5	doublebond	17:0 C10+H	0	0	0	0	0	11	0	25	0	0	0	0	0	0	10	8	0	0	0	0	0	0	0	0	0	0	0	0	0
387.23029917978	25	doublebond	17:0 C11-H	0	0	0	0	0	304	273	298	51	73	29	0	0	0	153	154	112	51	72	14	0	0	0	43	45	66	7	19	18
388.23812421185	50	doublebond	17:0 C11	0	0	0	0	0	385	324	314	42	56	78	0	0	0	187	154	168	56	36	35	0	0	0	118	123	91	15	11	11
389.24594924392	2.5	doublebond	17:0 C11+H	0	0	0	0	0	27	11	11	0	0	0	0	0	0	11	80	11	0	0	0	0	0	0	11	11	0	0	0	0
401.24594924392	25	doublebond	17:0 C12-H	0	0	0	0	0	189	234	117	31	15	25	0	11	11	155	187	101	42	5	79	0	0	0	54	71	144	0	0	19
402.25377427599	50	doublebond	17:0 C12	0	0	0	0	0	339	223	364	11	23	32	11	0	0	229	71	77	17	10	15	0	0	0	18	50	63	0	0	11
403.26159930806	2.5	doublebond	17:0 C12+H	0	0	0	0	0	36	13	36	11	0	0	0	0	0	0	11	60	0	0	0	0	0	0	0	0	11	0	0	0
415.26159930806	25	doublebond	17:0 C13-H	0	0	0	0	0	229	182	138	64	33	30	0	0	0	158	104	63	20	62	11	0	0	0	58	105	56	10	0	0
416.26942434013	50	doublebond	17:0 C13	0	0	0	0	0	103	163	97	30	11	6	0	0	0	77	67	30	10	10	0	0	0	0	39	68	60	0	0	7
417.2772493722	2.5	doublebond	17:0 C13+H	0	0	0	0	0	40	112	13	62	0	0	0	0	0	13	19	15	0	0	0	0	0	0	41	0	6	0	0	0
429.2772493722	25	doublebond	17:0 C14-H	0	0	0	0	0	183	96	166	59	24	71	0	0	11	117	96	154	66	13	0	0	0	0	92	67	72	0	11	6
430.28507440427	50	doublebond	17:0 C14	0	0	0	0	0	129	121	45	74	23	34	0	64	0	71	35	73	0	0	13	0	0	0	11	20	22	43	0	0
431.29289943634	2.5	doublebond	17:0 C14+H	0	0	0	0	0	18	0	29	0	0	0	0	0	0	11	0	0	0	0	0	0	0	0	0	0	0	0	0	0
443.29289943634	25	doublebond	17:0 C15-H	0	0	0	0	0	143	165	206	49	40	48	0	0	0	61	90	79	12	0	48	0	0	0	47	41	24	0	10	6
444.30072446841	50	doublebond	17:0 C15	0	0	0	0	0	113	59	66	96	13	0	0	0	0	34	137	28	0	0	0	0	0	0	17	11	41	0	0	0
445.30854950048	2.5	doublebond	17:0 C15+H	0	0	0	0	0	25	11	11	0	0	0	0	0	0	12	87	0	0	0	0	0	0	0	0	0	8	0	0	0
455.32928494506	200	metaboliteclass	Precursor - H2O	0	0	0	0	0	749	740	767	100	72	256	36	11	25	320	364	541	46	54	167	0	0	0	152	113	326	136	0	22
457.30854950048	25	doublebond	17:0 C16-H	0	0	0	0	0	75	128	65	36	106	34	0	11	0	129	50	112	38	6	24	0	0	0	13	0	13	0	0	0
458.31637453255	50	doublebond	17:0 C16	0	0	0	0	0	0	11	11	0	11	0	0	0	0	11	0	0	11	0	0	0	0	0	0	0	0	0	0	0
459.32419956462	2.5	doublebond	17:0 C16+H	0	0	0	0	0	0	0	0	0	0	0	0	0	0	11	0	0	0	0	0	0	0	0	0	0	0	0	0	0
473.33984962876	999	precursor	Precursor	0	0	0	0	0	9152	8440	8519	6489	5450	4260	905	1049	1529	8041	8587	5990	2382	3680	2579	0	0	0	6456	5576	6215	1501	2947	1499
