## Supplementary material for "MS-DIAL 5 multimodal mass spectrometry data mining unveils lipidome complexities": Source data: AlignmentID000624.txt

m/z	Reference intensity	Spectrum	Comment	20230404_Blank_11_POS_EAD14	20230404_C12_10_POS_EAD14	20230404_C13_9_POS_EAD14_1	20230404_C13_9_POS_EAD14_2	20230404_C13_9_POS_EAD14_3	20230404_C13x1_1_POS_EAD14_1	20230404_C13x1_1_POS_EAD14_2	20230404_C13x1_1_POS_EAD14_3	20230404_C13x10_4_POS_EAD14_1	20230404_C13x10_4_POS_EAD14_2	20230404_C13x10_4_POS_EAD14_3	20230404_C13x100_7_POS_EAD14_1	20230404_C13x100_7_POS_EAD14_2	20230404_C13x100_7_POS_EAD14_3	20230404_C13x2_2_POS_EAD14_1	20230404_C13x2_2_POS_EAD14_2	20230404_C13x2_2_POS_EAD14_3	20230404_C13x20_5_POS_EAD14_1	20230404_C13x20_5_POS_EAD14_2	20230404_C13x20_5_POS_EAD14_3	20230404_C13x200_8_POS_EAD14_1	20230404_C13x200_8_POS_EAD14_2	20230404_C13x200_8_POS_EAD14_3	20230404_C13x5_3_POS_EAD14_1	20230404_C13x5_3_POS_EAD14_2	20230404_C13x5_3_POS_EAD14_3	20230404_C13x50_6_POS_EAD14_1	20230404_C13x50_6_POS_EAD14_2	20230404_C13x50_6_POS_EAD14_3
155.01038641917	200	metaboliteclass	Header - H2O	0	0	0	0	0	566	342	566	37	31	41	0	0	0	290	296	183	33	24	23	0	0	0	125	130	55	0	0	0
173.02095110287	300	metaboliteclass	Header	0	0	0	0	0	2032	1363	1508	88	219	148	0	0	0	1093	731	1078	162	114	85	0	0	0	273	525	304	0	0	0
200.03978132595	100	snposition	-H2O -CD2(Sn1)	0	0	0	0	0	49	10	58	0	0	0	0	0	0	0	15	45	0	0	0	0	0	0	0	0	0	0	0	0
218.05034602436	200	metaboliteclass, snposition	Gly-O, -CD2(Sn1)	0	0	0	0	0	440	350	520	52	10	36	0	0	0	131	210	182	14	18	32	0	0	0	62	71	105	0	0	0
218.0836349608	100	metaboliteclass	Gly-C	0	0	0	0	0	0	0	0	0	62	0	0	0	0	0	0	0	0	0	53	0	0	0	184	0	0	0	0	0
225.2212919844	100	acylchain	15:0 acyl	0	0	0	0	0	88	94	179	7	21	0	0	0	0	67	39	115	0	28	0	0	0	0	15	47	36	0	0	0
234.07854956565	100	acylchain	-15:0-H2O	0	0	0	0	0	244	252	129	0	8	36	0	0	0	99	68	146	0	0	0	0	0	0	27	39	26	0	0	0
252.08966282925	200	acylchain	-15:0	0	0	0	0	0	908	467	532	37	50	102	0	0	0	210	379	177	14	24	38	0	0	0	106	93	71	0	0	0
278.06837880477	10	doublebond	15:0 C1-H	0	0	0	0	0	0	0	0	0	0	0	0	0	0	0	0	0	0	0	0	0	0	0	0	0	0	0	0	0
279.07620383684	20	doublebond	15:0 C1	0	0	0	0	0	0	0	0	0	0	0	0	0	0	0	0	0	0	0	0	0	0	0	0	0	0	0	0	0
280.08402886891	1	doublebond	15:0 C1+H	0	0	0	0	0	0	0	0	0	0	0	0	0	0	0	0	0	0	0	0	0	0	0	0	0	0	0	0	0
292.08402886891	10	doublebond	15:0 C2-H	0	0	0	0	0	0	0	0	0	0	0	0	0	0	0	0	0	0	0	0	0	0	0	0	0	0	0	0	0
293.09185390098	30	doublebond	15:0 C2	0	0	0	0	0	193	255	116	0	8	14	0	0	0	48	31	102	0	10	42	0	0	0	15	76	23	0	0	0
294.09967893305	40	doublebond	15:0 C2+H	0	0	0	0	0	0	0	0	0	0	0	0	0	0	0	0	0	0	0	0	0	0	0	0	0	0	0	0	0
304.28945514559	500	metaboliteclass	Precursor -C3H9O6P	0	0	0	0	0	676	1076	652	66	157	135	0	0	0	372	536	241	92	76	65	0	0	0	254	252	241	0	0	0
306.09967893305	40	doublebond	15:0 C3-H	0	0	0	0	0	14	52	30	0	0	0	0	0	0	28	0	0	0	0	0	0	0	0	0	0	0	0	0	0
307.10750396512	15	doublebond	15:0 C3	0	0	0	0	0	0	0	0	0	0	0	0	0	0	10	0	0	0	0	0	0	0	0	0	0	0	0	0	0
308.11532899719	10	doublebond	15:0 C3+H	0	0	0	0	0	0	0	0	0	0	0	0	0	0	0	0	0	0	0	0	0	0	0	0	0	0	0	0	0
320.11532899719	10	doublebond	15:0 C4-H	0	0	0	0	0	0	0	0	0	0	0	0	0	0	0	0	0	0	0	0	0	0	0	0	0	0	0	0	0
321.12315402926	20	doublebond	15:0 C4	0	0	0	0	0	0	0	14	0	0	0	0	0	0	0	0	0	0	0	0	0	0	0	0	0	0	0	0	0
322.13097906133	1	doublebond	15:0 C4+H	0	0	0	0	0	0	0	0	0	0	0	0	0	0	0	0	0	0	0	0	0	0	0	0	0	0	0	0	0
334.13097906133	10	doublebond	15:0 C5-H	0	0	0	0	0	0	0	0	0	0	0	0	0	0	0	0	0	0	0	0	0	0	0	0	0	0	0	0	0
335.1388040934	20	doublebond	15:0 C5	0	0	0	0	0	10	0	0	0	0	0	0	0	0	0	0	0	0	0	0	0	0	0	0	0	0	0	0	0
336.14662912547	1	doublebond	15:0 C5+H	0	0	0	0	0	0	0	0	0	0	0	0	0	0	0	0	0	0	0	0	0	0	0	0	0	0	0	0	0
348.14662912547	10	doublebond	15:0 C6-H	0	0	0	0	0	0	9	0	0	0	0	0	0	0	0	0	0	0	0	0	0	0	0	0	0	0	0	0	0
349.15445415754	20	doublebond	15:0 C6	0	0	0	0	0	21	0	0	0	0	0	0	0	0	0	0	0	0	0	0	0	0	0	0	0	0	0	0	0
350.16227918961	1	doublebond	15:0 C6+H	0	0	0	0	0	0	0	0	0	0	0	0	0	0	0	0	0	0	0	0	0	0	0	0	0	0	0	0	0
362.16227918961	10	doublebond	15:0 C7-H	0	0	0	0	0	0	0	0	0	0	0	0	0	0	0	0	0	0	0	0	0	0	0	0	0	0	0	0	0
363.17010422168	20	doublebond	15:0 C7	0	0	0	0	0	0	0	15	0	0	0	0	0	0	0	6	0	0	0	0	0	0	0	0	6	0	0	0	0
364.17792925375	1	doublebond	15:0 C7+H	0	0	0	0	0	0	0	0	0	0	0	0	0	0	0	0	0	0	0	0	0	0	0	0	0	0	0	0	0
376.17792925375	10	doublebond	15:0 C8-H	0	0	0	0	0	21	0	0	0	0	0	0	0	0	0	0	0	0	0	0	0	0	0	0	0	0	0	0	0
377.18575428582	20	doublebond	15:0 C8	0	0	0	0	0	30	14	6	0	0	0	0	0	0	0	16	59	0	0	0	0	0	0	0	0	0	0	0	0
378.19357931789	1	doublebond	15:0 C8+H	0	0	0	0	0	0	0	0	0	0	0	0	0	0	0	0	0	0	0	0	0	0	0	0	0	0	0	0	0
384.25633423153	100	metaboliteclass	[M+H]+ -C3H6O2 -H2O	0	0	0	0	0	391	381	399	75	54	75	0	0	0	173	149	172	32	4	21	0	0	0	53	127	110	0	0	0
390.19357931789	10	doublebond	15:0 C9-H	0	0	0	0	0	7	0	0	0	0	0	0	0	0	0	0	0	0	0	0	0	0	0	0	0	0	0	0	0
391.20140434996	20	doublebond	15:0 C9	0	0	0	0	0	26	30	7	0	0	0	0	0	0	0	0	63	0	0	0	0	0	0	0	11	0	0	0	0
392.20922938203	1	doublebond	15:0 C9+H	0	0	0	0	0	0	0	0	0	0	0	0	0	0	0	0	0	0	0	0	0	0	0	0	0	0	0	0	0
402.26689891523	100	metaboliteclass	Precursor -C3H6O2	0	0	0	0	0	97	24	36	19	0	0	0	0	0	17	56	34	0	0	0	0	0	0	41	11	31	0	0	0
404.20922938203	10	doublebond	15:0 C10-H	0	0	0	0	0	0	0	0	0	0	0	0	0	0	0	0	0	0	0	0	0	0	0	0	0	0	0	0	0
405.2170544141	20	doublebond	15:0 C10	0	0	0	0	0	24	42	41	0	7	0	0	0	0	32	11	58	0	0	0	0	0	0	23	0	0	0	0	0
406.22487944617	1	doublebond	15:0 C10+H	0	0	0	0	0	0	0	0	0	0	0	0	0	0	0	0	0	0	0	0	0	0	0	0	0	0	0	0	0
418.22487944617	10	doublebond	15:0 C11-H	0	0	0	0	0	0	0	0	0	0	0	0	0	0	0	0	0	0	0	0	0	0	0	0	0	0	0	0	0
419.23270447824	20	doublebond	15:0 C11	0	0	0	0	0	22	10	11	0	0	0	0	0	0	0	0	11	0	0	0	0	0	0	0	0	0	0	0	0
420.24052951031	1	doublebond	15:0 C11+H	0	0	0	0	0	0	0	0	0	0	0	0	0	0	0	0	0	0	0	0	0	0	0	0	0	0	0	0	0
432.24052951031	10	doublebond	15:0 C12-H	0	0	0	0	0	0	0	0	0	0	0	0	0	0	0	0	0	0	0	0	0	0	0	0	0	0	0	0	0
433.24835454238	20	doublebond	15:0 C12	0	0	0	0	0	11	0	22	0	0	0	0	0	0	0	0	0	0	0	0	0	0	0	0	0	0	0	0	0
434.25617957445	1	doublebond	15:0 C12+H	0	0	0	0	0	0	0	0	0	0	0	0	0	0	0	0	0	0	0	0	0	0	0	0	0	0	0	0	0
440.28254897937	200	metaboliteclass	[M+H]+ -2H2O	0	0	0	0	0	580	1003	727	78	116	105	0	0	0	285	364	301	74	41	195	0	0	0	66	156	121	0	0	0
446.25617957445	10	doublebond	15:0 C13-H	0	0	0	0	0	0	0	0	0	0	0	0	0	0	0	0	0	0	0	0	0	0	0	0	0	0	0	0	0
447.26400460652	20	doublebond	15:0 C13	0	0	0	0	0	0	0	0	0	0	0	0	0	0	0	0	0	0	0	0	0	0	0	0	0	0	0	0	0
448.27182963859	1	doublebond	15:0 C13+H	0	0	0	0	0	0	0	0	0	0	0	0	0	0	0	0	0	0	0	0	0	0	0	0	0	0	0	0	0
458.29311366307	500	metaboliteclass	[M+H]+ -H2O	0	0	0	0	0	2971	2379	2760	376	598	455	0	0	0	2311	1567	1507	266	130	324	0	0	0	753	770	664	0	0	0
460.27182963859	10	doublebond	15:0 C14-H	0	0	0	0	0	0	0	0	0	0	0	0	0	0	0	0	0	0	0	0	0	0	0	0	0	0	0	0	0
461.27965467066	20	doublebond	15:0 C14	0	0	0	0	0	0	0	0	0	0	0	0	0	0	0	0	0	0	0	0	0	0	0	0	0	0	0	0	0
462.28747970273	1	doublebond	15:0 C14+H	0	0	0	0	0	0	0	0	0	0	0	0	0	0	0	0	0	0	0	0	0	0	0	0	0	0	0	0	0
476.30312976687	999	precursor	Precursor	0	0	0	0	0	4142	3864	3220	638	803	840	0	0	0	2027	2437	2227	448	328	515	0	0	0	1046	1030	1148	0	0	0
