## Supplementary material for "MS-DIAL 5 multimodal mass spectrometry data mining unveils lipidome complexities": Source data: AlignmentID000627.txt

m/z	Reference intensity	Spectrum	Comment	20230404_Blank_11_POS_EAD14	20230404_C12_10_POS_EAD14	20230404_C13_9_POS_EAD14_1	20230404_C13_9_POS_EAD14_2	20230404_C13_9_POS_EAD14_3	20230404_C13x1_1_POS_EAD14_1	20230404_C13x1_1_POS_EAD14_2	20230404_C13x1_1_POS_EAD14_3	20230404_C13x10_4_POS_EAD14_1	20230404_C13x10_4_POS_EAD14_2	20230404_C13x10_4_POS_EAD14_3	20230404_C13x100_7_POS_EAD14_1	20230404_C13x100_7_POS_EAD14_2	20230404_C13x100_7_POS_EAD14_3	20230404_C13x2_2_POS_EAD14_1	20230404_C13x2_2_POS_EAD14_2	20230404_C13x2_2_POS_EAD14_3	20230404_C13x20_5_POS_EAD14_1	20230404_C13x20_5_POS_EAD14_2	20230404_C13x20_5_POS_EAD14_3	20230404_C13x200_8_POS_EAD14_1	20230404_C13x200_8_POS_EAD14_2	20230404_C13x200_8_POS_EAD14_3	20230404_C13x5_3_POS_EAD14_1	20230404_C13x5_3_POS_EAD14_2	20230404_C13x5_3_POS_EAD14_3	20230404_C13x50_6_POS_EAD14_1	20230404_C13x50_6_POS_EAD14_2	20230404_C13x50_6_POS_EAD14_3
142.02637082177	200	metaboliteclass	Header	0	0	0	0	0	4486	5747	3219	168	126	151	0	0	0	1777	1676	1747	66	121	80	0	0	0	967	1431	1279	0	0	44
155.01038640446	100	metaboliteclass	[C3H9O6P+H]+ -H2O	0	0	0	0	0	2375	2273	1425	163	157	92	0	0	0	1452	1070	606	101	95	142	0	0	0	547	658	547	0	0	22
166.02637082177	100	metaboliteclass	Gly-O - H2O	0	0	0	0	0	1951	2953	1843	105	227	83	0	0	0	1577	1433	821	63	129	74	0	0	0	416	758	749	0	0	39
173.02095108816	100	metaboliteclass	[C3H9O6P+H]+	0	0	0	0	0	3755	2962	2150	280	271	300	0	0	0	2009	1482	1379	172	214	121	0	0	0	881	1908	1721	0	0	32
182.05767095005	100	metaboliteclass	Gly-C	0	0	0	0	0	1553	2916	1684	41	274	60	0	0	0	1369	1192	646	67	79	77	0	0	0	542	689	634	0	0	15
184.03693550547	300	metaboliteclass, snposition	Gly-O, -CH2(Sn1)	0	0	0	0	0	5182	4127	2543	467	480	624	0	0	0	2079	2137	2211	288	214	113	0	0	0	1444	1557	1478	0	0	51
198.05258556961	50	acylchain	-18:1(9) -O	0	0	0	0	0	1241	1461	2083	162	117	257	0	0	0	1270	733	578	53	45	25	0	0	0	228	465	658	0	0	10
216.06315025331	50	acylchain	-18:1(9)	0	0	0	0	0	1746	3016	1826	109	262	148	0	0	0	1432	1459	968	62	55	82	0	0	0	667	553	676	0	0	17
242.04241480873	25	doublebond	18:1(9) C1-H	0	0	0	0	0	83	0	0	0	0	0	0	0	0	0	0	0	0	0	0	0	0	0	0	0	0	0	0	0
243.0502398408	50	doublebond	18:1(9) C1	0	0	0	0	0	0	0	0	0	0	0	0	0	0	0	0	0	0	0	0	0	0	0	0	0	0	0	0	0
244.05806487287	2.5	doublebond	18:1(9) C1+H	0	0	0	0	0	28	10	10	0	0	0	0	0	0	10	10	0	0	0	0	0	0	0	0	10	0	0	0	0
256.05806487287	25	doublebond	18:1(9) C2-H	0	0	0	0	0	0	22	10	0	0	0	0	0	0	10	0	0	0	0	0	0	0	0	0	0	0	0	0	0
257.06588990494	75	doublebond	18:1(9) C2	0	0	0	0	0	1540	1191	1359	83	99	101	0	0	0	579	655	473	37	116	33	0	0	0	342	548	466	0	0	0
258.07371493701	100	doublebond	18:1(9) C2+H	0	0	0	0	0	12	10	0	0	0	0	0	0	0	10	0	0	0	0	0	0	0	0	0	0	0	0	0	0
265.25259211268	100	acylchain	18:1(9) acyl	0	0	0	0	0	243	618	357	10	0	20	0	0	0	158	301	393	10	6	0	0	0	0	102	63	168	0	0	0
270.07371493701	100	doublebond	18:1(9) C3-H	0	0	0	0	0	1756	1421	1372	41	51	29	0	0	0	511	614	493	66	27	26	0	0	0	306	366	366	0	0	10
271.08153996908	37.5	doublebond	18:1(9) C3	0	0	0	0	0	15	61	12	0	0	0	0	0	0	14	10	10	0	0	0	0	0	0	0	10	6	0	0	0
272.08936500115	25	doublebond	18:1(9) C3+H	0	0	0	0	0	0	0	0	0	0	0	0	0	0	0	0	0	0	0	0	0	0	0	0	0	0	0	0	0
284.08936500115	25	doublebond	18:1(9) C4-H	0	0	0	0	0	204	475	168	0	0	0	0	0	0	69	115	46	0	0	0	0	0	0	10	37	81	0	0	0
285.09719003322	50	doublebond	18:1(9) C4	0	0	0	0	0	46	44	54	0	7	0	0	0	0	10	14	43	0	0	0	0	0	0	46	0	0	0	0	0
286.10501506529	2.5	doublebond	18:1(9) C4+H	0	0	0	0	0	10	0	0	0	0	0	0	0	0	0	0	0	0	0	0	0	0	0	0	0	0	0	0	0
298.10501506529	25	doublebond	18:1(9) C5-H	0	0	0	0	0	102	45	101	12	15	0	0	0	0	72	70	46	0	0	8	0	0	0	172	10	10	0	0	0
299.11284009736	50	doublebond	18:1(9) C5	0	0	0	0	0	63	142	118	0	0	18	0	0	0	45	83	11	0	0	0	0	0	0	22	15	26	0	0	0
300.12066512943	2.5	doublebond	18:1(9) C5+H	0	0	0	0	0	0	0	0	0	0	0	0	0	0	0	0	0	0	0	0	0	0	0	0	0	0	0	0	0
312.12066512943	25	doublebond	18:1(9) C6-H	0	0	0	0	0	165	222	100	6	13	0	0	0	0	86	100	78	0	0	10	0	0	0	56	24	60	0	0	0
313.1284901615	50	doublebond	18:1(9) C6	0	0	0	0	0	152	170	149	0	19	30	0	0	0	70	74	99	0	0	0	0	0	0	50	173	28	0	0	0
314.13631519357	2.5	doublebond	18:1(9) C6+H	0	0	0	0	0	0	11	0	0	0	0	0	0	0	0	0	0	0	0	0	0	0	0	0	0	0	0	0	0
326.13631519357	200	doublebond, doublebond_high	18:1(9) C7-H	0	0	0	0	0	828	1219	851	28	63	18	0	0	0	385	573	465	131	31	6	0	0	0	129	300	220	0	0	0
327.14414022564	100	doublebond	18:1(9) C7	0	0	0	0	0	195	310	236	0	79	17	0	0	0	113	290	61	11	0	0	0	0	0	53	211	89	0	0	0
328.15196525771	2.5	doublebond	18:1(9) C7+H	0	0	0	0	0	56	11	11	0	0	0	0	0	0	0	0	0	0	0	0	0	0	0	0	0	11	0	0	0
339.28937154422	250	metaboliteclass	Precursor -C2H8NO4P	0	0	0	0	0	3429	3596	3599	177	225	278	0	0	0	1992	2061	2046	93	103	62	0	0	0	1049	758	1678	0	0	11
340.15196525771	25	doublebond	18:1(9) C8-H	0	0	0	0	0	341	380	242	16	19	11	0	0	0	145	100	69	0	0	21	0	0	0	28	26	132	0	0	0
341.15979028978	50	doublebond	18:1(9) C8	0	0	0	0	0	229	346	102	11	4	0	0	0	0	82	93	67	0	0	0	0	0	0	17	43	28	0	0	0
342.16761532185	2.5	doublebond	18:1(9) C8+H	0	0	0	0	0	62	150	128	0	0	0	0	0	0	49	11	11	0	0	0	0	0	0	11	0	11	0	0	0
353.15979028978	12.5	doublebond	18:1(9) C9-H	0	0	0	0	0	49	21	68	0	0	0	0	0	0	15	18	11	0	0	0	0	0	0	0	0	0	0	0	0
354.16761532185	25	doublebond, doublebond_low	18:1(9) C9	0	0	0	0	0	258	347	337	15	13	11	0	0	0	95	64	158	13	10	0	0	0	0	21	58	88	0	0	0
355.17544035392	2.5	doublebond	18:1(9) C9+H	0	0	0	0	0	181	356	138	0	0	0	0	0	0	54	56	46	0	8	0	0	0	0	57	123	20	0	0	0
366.16761532185	25	doublebond	18:1(9) C10-H	0	0	0	0	0	1086	1070	939	30	30	34	0	0	0	320	441	497	32	67	11	0	0	0	247	303	203	0	0	0
367.17544035392	50	doublebond	18:1(9) C10	0	0	0	0	0	30	91	105	0	0	0	0	0	0	38	38	0	5	0	0	0	0	0	59	12	22	0	0	0
368.18326538599	2.5	doublebond	18:1(9) C10+H	0	0	0	0	0	428	548	627	11	0	16	0	0	0	78	92	69	11	0	0	0	0	0	37	52	51	0	0	0
380.18326538599	100	doublebond	18:1(9) C11-H	0	0	0	0	0	244	248	190	14	11	34	0	0	0	111	93	137	0	0	11	0	0	0	79	19	68	0	0	0
381.19109041806	200	doublebond, doublebond_high	18:1(9) C11	0	0	0	0	0	1092	1107	1062	66	45	125	0	0	0	704	565	566	48	16	24	0	0	0	233	233	260	0	0	0
382.19891545013	2.5	doublebond	18:1(9) C11+H	0	0	0	0	0	437	583	509	11	24	0	0	0	0	442	168	71	11	5	0	0	0	0	55	35	36	0	0	0
394.19891545013	25	doublebond	18:1(9) C12-H	0	0	0	0	0	319	274	215	0	0	0	0	0	0	59	89	116	0	0	0	0	0	0	35	21	65	0	0	0
395.2067404822	50	doublebond	18:1(9) C12	0	0	0	0	0	60	132	171	11	0	0	0	0	0	24	27	39	0	71	0	0	0	0	35	15	71	0	0	0
396.21456551427	2.5	doublebond	18:1(9) C12+H	0	0	0	0	0	418	347	427	0	0	0	0	0	0	299	59	107	0	0	10	0	0	0	98	46	42	0	0	0
408.21456551427	25	doublebond	18:1(9) C13-H	0	0	0	0	0	112	75	91	0	0	0	0	0	0	38	25	60	0	10	0	0	0	0	26	35	38	0	0	0
409.22239054634	50	doublebond	18:1(9) C13	0	0	0	0	0	230	91	258	10	0	0	0	0	0	89	69	51	0	0	0	0	0	0	27	13	33	0	0	0
410.23021557841	2.5	doublebond	18:1(9) C13+H	0	0	0	0	0	156	192	194	13	0	0	0	0	0	151	70	49	0	0	0	0	0	0	21	11	49	0	0	0
422.23021557841	25	doublebond	18:1(9) C14-H	0	0	0	0	0	142	161	182	0	11	12	0	0	0	74	75	70	0	0	0	0	0	0	24	28	75	0	0	0
423.23804061048	50	doublebond	18:1(9) C14	0	0	0	0	0	52	132	94	0	0	11	0	0	0	22	27	22	0	0	0	0	0	0	10	22	54	0	0	0
424.24586564255	2.5	doublebond	18:1(9) C14+H	0	0	0	0	0	97	155	138	0	0	0	0	0	0	65	12	20	0	0	0	0	0	0	11	10	11	0	0	0
436.24586564255	25	doublebond	18:1(9) C15-H	0	0	0	0	0	132	194	84	0	11	0	0	0	0	68	130	58	0	0	0	0	0	0	71	38	28	0	0	0
437.25369067462	50	doublebond	18:1(9) C15	0	0	0	0	0	133	224	83	0	0	0	0	0	0	63	54	62	0	22	0	0	0	0	56	61	34	0	0	0
438.26151570669	2.5	doublebond	18:1(9) C15+H	0	0	0	0	0	33	0	32	0	0	0	0	0	0	0	10	10	0	0	0	0	0	0	0	0	0	0	0	0
450.26151570669	25	doublebond	18:1(9) C16-H	0	0	0	0	0	96	80	103	0	30	13	0	0	0	75	20	44	0	0	0	0	0	0	29	33	9	0	0	0
451.26934073876	50	doublebond	18:1(9) C16	0	0	0	0	0	246	216	245	18	26	0	0	0	0	39	59	82	0	0	0	0	0	0	44	41	59	0	0	0
452.27716577083	2.5	doublebond	18:1(9) C16+H	0	0	0	0	0	44	51	23	0	0	0	0	0	0	13	19	12	0	0	0	0	0	0	11	14	0	0	0	0
462.29790121541	200	metaboliteclass	Precursor - H2O	0	0	0	0	0	775	1123	1219	33	105	67	0	0	0	386	393	434	11	34	48	0	0	0	230	205	179	0	0	0
464.27716577083	25	doublebond	18:1(9) C17-H	0	0	0	0	0	105	73	86	0	14	0	0	0	0	55	30	77	0	0	11	0	0	0	23	10	19	0	0	0
465.2849908029	50	doublebond	18:1(9) C17	0	0	0	0	0	48	39	24	0	0	0	0	0	0	28	13	0	0	0	0	0	0	0	0	0	6	0	0	0
466.29281583497	2.5	doublebond	18:1(9) C17+H	0	0	0	0	0	0	0	0	0	0	0	0	0	0	0	11	0	0	0	0	0	0	0	0	0	0	0	0	0
480.30846589911	999	precursor	Precursor	0	0	0	0	0	17145	15619	12440	2784	2452	3211	0	0	0	11119	8657	10069	1739	2492	2993	0	0	0	5115	8260	7113	0	0	580
