## Supplementary material for "MS-DIAL 5 multimodal mass spectrometry data mining unveils lipidome complexities": Source data: AlignmentID000649.txt

m/z	Reference intensity	Spectrum	Comment	20230404_Blank_11_POS_EAD14	20230404_C12_10_POS_EAD14	20230404_C13_9_POS_EAD14_1	20230404_C13_9_POS_EAD14_2	20230404_C13_9_POS_EAD14_3	20230404_C13x1_1_POS_EAD14_1	20230404_C13x1_1_POS_EAD14_2	20230404_C13x1_1_POS_EAD14_3	20230404_C13x10_4_POS_EAD14_1	20230404_C13x10_4_POS_EAD14_2	20230404_C13x10_4_POS_EAD14_3	20230404_C13x100_7_POS_EAD14_1	20230404_C13x100_7_POS_EAD14_2	20230404_C13x100_7_POS_EAD14_3	20230404_C13x2_2_POS_EAD14_1	20230404_C13x2_2_POS_EAD14_2	20230404_C13x2_2_POS_EAD14_3	20230404_C13x20_5_POS_EAD14_1	20230404_C13x20_5_POS_EAD14_2	20230404_C13x20_5_POS_EAD14_3	20230404_C13x200_8_POS_EAD14_1	20230404_C13x200_8_POS_EAD14_2	20230404_C13x200_8_POS_EAD14_3	20230404_C13x5_3_POS_EAD14_1	20230404_C13x5_3_POS_EAD14_2	20230404_C13x5_3_POS_EAD14_3	20230404_C13x50_6_POS_EAD14_1	20230404_C13x50_6_POS_EAD14_2	20230404_C13x50_6_POS_EAD14_3
104.10699049344	200	metaboliteclass	C5H14NO+	0	0	0	0	0	7	18	38	0	0	0	0	0	0	11	55	10	0	0	0	0	0	0	9	0	0	0	0	0
166.06275633049	50	metaboliteclass	Header - H2O	0	0	0	0	0	1783	1248	1170	319	248	320	17	31	16	557	450	907	74	122	229	0	0	0	470	131	399	46	39	44
184.07332101419	250	metaboliteclass	Header	0	0	0	0	0	9840	7054	6195	1846	2624	2270	509	905	947	7754	3460	4282	1230	1989	1400	0	0	0	3811	2748	2567	1170	924	1444
225.2212919844	100	acylchain	15:0 acyl	0	0	0	0	0	142	175	131	10	38	84	0	0	0	52	76	57	28	0	0	0	0	0	26	47	98	10	0	0
229.10271593568	200	metaboliteclass, snposition	Gly-O, -CD2(Sn1)	0	0	0	0	0	4585	4955	5507	2620	1944	1133	154	124	168	3908	3591	2486	471	677	937	0	0	0	2498	1566	1722	212	684	230
229.13600487212	100	metaboliteclass	Gly-C	0	0	0	0	0	0	0	0	0	0	0	0	0	0	0	0	0	0	0	10	0	0	0	0	0	0	0	0	0
245.13091949168	100	acylchain	-15:0-O	0	0	0	0	0	212	137	327	91	41	73	0	21	0	121	121	211	31	52	11	0	0	0	65	53	62	0	0	0
263.14148417538	100	acylchain	-15:0	0	0	0	0	0	3519	3087	3302	1024	741	915	84	103	75	2594	1571	1827	190	323	334	0	0	0	916	614	1174	135	190	86
289.1207487308	10	doublebond	15:0 C1-H	0	0	0	0	0	35	92	59	21	0	10	0	0	0	32	17	36	0	0	10	0	0	0	25	0	0	0	0	0
290.12857376287	20	doublebond	15:0 C1	0	0	0	0	0	146	202	220	20	13	55	0	0	0	113	144	95	0	21	0	0	0	0	46	30	118	0	0	0
291.13639879494	1	doublebond	15:0 C1+H	0	0	0	0	0	0	39	31	0	10	0	0	0	0	42	61	12	0	0	0	0	0	0	23	0	10	0	0	10
303.13639879494	10	doublebond	15:0 C2-H	0	0	0	0	0	390	306	339	75	132	114	0	7	39	185	483	220	17	10	48	0	0	0	73	86	101	10	17	57
304.14422382701	30	doublebond	15:0 C2	0	0	0	0	0	3397	2838	3817	841	827	750	57	101	48	2712	2167	2186	268	226	208	0	0	0	1422	655	1211	92	136	150
305.15204885908	40	doublebond	15:0 C2+H	0	0	0	0	0	149	77	207	0	23	78	0	0	0	33	10	76	10	10	0	0	0	0	10	17	10	0	0	0
317.15204885908	40	doublebond	15:0 C3-H	0	0	0	0	0	2888	4362	3203	559	583	668	27	166	62	1222	1653	2267	313	242	317	0	0	0	550	881	1049	106	231	142
318.15987389115	15	doublebond	15:0 C3	0	0	0	0	0	171	112	118	15	23	11	6	0	0	382	67	83	0	0	11	0	0	0	111	25	40	35	0	0
319.16769892322	10	doublebond	15:0 C3+H	0	0	0	0	0	0	11	8	0	0	0	0	0	0	0	0	0	0	0	0	0	0	0	0	0	0	0	0	0
331.16769892322	10	doublebond	15:0 C4-H	0	0	0	0	0	717	862	553	51	59	164	0	11	35	463	252	193	25	18	34	0	0	0	146	68	128	10	18	45
332.17552395529	20	doublebond	15:0 C4	0	0	0	0	0	109	115	105	9	19	21	0	0	11	102	44	51	100	11	0	0	0	0	26	35	100	7	8	0
333.18334898736	1	doublebond	15:0 C4+H	0	0	0	0	0	11	30	27	0	0	0	0	0	0	0	0	0	0	0	0	0	0	0	0	0	0	0	0	0
345.18334898736	10	doublebond	15:0 C5-H	0	0	0	0	0	404	375	160	40	39	41	11	0	0	204	179	226	40	18	22	0	0	0	39	108	172	10	0	14
346.19117401943	20	doublebond	15:0 C5	0	0	0	0	0	407	509	308	149	121	175	14	0	0	337	174	168	39	21	21	0	0	0	74	168	174	24	52	44
347.1989990515	1	doublebond	15:0 C5+H	0	0	0	0	0	7	11	19	0	0	0	0	0	0	11	0	22	0	0	0	0	0	0	0	0	11	0	0	0
359.1989990515	10	doublebond	15:0 C6-H	0	0	0	0	0	516	1036	751	88	203	65	31	11	17	349	459	624	24	42	39	0	0	0	187	100	211	40	9	36
360.20682408357	20	doublebond	15:0 C6	0	0	0	0	0	357	269	337	87	60	44	0	0	0	284	146	179	11	47	27	0	0	0	153	63	113	0	10	0
361.21464911564	1	doublebond	15:0 C6+H	0	0	0	0	0	62	9	0	0	0	0	0	0	0	85	96	28	0	0	0	0	0	0	11	0	0	0	0	0
373.21464911564	10	doublebond	15:0 C7-H	0	0	0	0	0	421	697	459	217	80	63	11	0	11	274	409	294	23	45	112	0	0	0	200	175	180	105	102	26
374.22247414771	20	doublebond	15:0 C7	0	0	0	0	0	206	548	266	15	35	66	11	0	11	127	306	179	29	14	35	0	0	0	80	68	344	11	12	0
375.23029917978	1	doublebond	15:0 C7+H	0	0	0	0	0	28	20	0	0	0	13	0	0	0	0	32	0	0	0	0	0	0	0	11	0	0	0	0	0
387.23029917978	10	doublebond	15:0 C8-H	0	0	0	0	0	969	709	448	70	60	79	0	9	0	346	226	249	75	23	50	0	0	0	133	175	136	6	26	35
388.23812421185	20	doublebond	15:0 C8	0	0	0	0	0	119	129	189	26	28	43	0	0	0	105	60	90	18	0	23	0	0	0	97	21	32	0	10	11
389.24594924392	1	doublebond	15:0 C8+H	0	0	0	0	0	0	52	16	0	0	0	0	0	0	42	0	10	0	0	0	0	0	0	0	0	0	0	0	0
401.24594924392	10	doublebond	15:0 C9-H	0	0	0	0	0	583	359	447	61	63	30	0	0	8	229	262	202	28	14	40	0	0	0	125	72	149	15	13	0
402.25377427599	20	doublebond	15:0 C9	0	0	0	0	0	206	165	237	29	18	36	0	0	0	59	101	86	56	11	22	0	0	0	67	112	63	32	0	0
403.26159930806	1	doublebond	15:0 C9+H	0	0	0	0	0	35	19	73	0	10	0	0	0	0	0	0	6	0	0	0	0	0	0	0	0	11	0	0	0
415.26159930806	10	doublebond	15:0 C10-H	0	0	0	0	0	499	516	336	69	94	44	11	0	0	500	209	260	33	23	22	0	0	0	96	429	108	0	34	0
416.26942434013	20	doublebond	15:0 C10	0	0	0	0	0	154	140	247	44	15	24	0	0	0	132	150	90	42	15	33	0	0	0	110	52	50	0	0	11
417.2772493722	1	doublebond	15:0 C10+H	0	0	0	0	0	41	19	22	0	0	0	0	0	0	11	11	25	0	0	0	0	0	0	4	14	0	0	0	0
429.2772493722	10	doublebond	15:0 C11-H	0	0	0	0	0	547	507	409	79	30	99	13	5	11	270	274	312	25	32	25	0	0	0	165	157	90	11	0	11
430.28507440427	20	doublebond	15:0 C11	0	0	0	0	0	251	198	208	22	30	14	0	0	0	111	135	56	27	0	58	0	0	0	32	25	55	17	11	0
431.29289943634	1	doublebond	15:0 C11+H	0	0	0	0	0	89	18	23	0	0	0	0	0	0	15	21	11	0	0	0	0	0	0	13	12	0	0	0	0
443.29289943634	10	doublebond	15:0 C12-H	0	0	0	0	0	308	295	280	35	51	49	11	17	20	207	210	184	33	24	19	0	0	0	206	125	77	9	0	0
444.30072446841	20	doublebond	15:0 C12	0	0	0	0	0	121	143	253	11	31	11	0	0	0	54	133	155	0	11	11	0	0	0	41	26	25	0	0	0
445.30854950048	1	doublebond	15:0 C12+H	0	0	0	0	0	17	33	13	0	0	11	0	0	0	21	12	17	0	0	0	0	0	0	0	0	0	0	0	0
457.30854950048	10	doublebond	15:0 C13-H	0	0	0	0	0	397	225	290	101	39	54	0	0	0	250	220	216	107	32	33	0	0	0	63	51	189	11	0	11
458.31637453255	20	doublebond	15:0 C13	0	0	0	0	0	109	175	101	290	16	11	0	0	0	48	136	90	0	0	11	0	0	0	47	36	16	0	0	0
459.32419956462	1	doublebond	15:0 C13+H	0	0	0	0	0	51	24	89	0	12	0	0	0	0	51	135	16	0	0	0	0	0	0	18	127	19	0	0	0
469.3449350092	200	metaboliteclass	Precursor -H2O	0	0	0	0	0	150	172	184	34	108	27	0	7	0	100	150	129	11	11	8	0	0	0	100	52	102	11	0	11
471.32419956462	10	doublebond	15:0 C14-H	0	0	0	0	0	305	329	412	32	34	84	0	0	0	266	146	186	0	27	24	0	0	0	53	74	71	0	11	0
472.33202459669	20	doublebond	15:0 C14	0	0	0	0	0	38	95	33	11	28	0	0	0	0	11	16	21	11	0	0	0	0	0	15	0	11	0	0	0
473.33984962876	1	doublebond	15:0 C14+H	0	0	0	0	0	20	11	22	0	0	0	0	0	0	69	15	0	0	0	0	0	0	0	0	0	0	0	0	0
487.3554996929	999	precursor	Precursor	0	0	0	0	0	10288	12044	12459	4162	5338	4630	782	842	717	6790	9795	6590	3053	3300	4273	0	0	0	6856	5092	6707	3125	2800	1453
