## Supplementary material for "MS-DIAL 5 multimodal mass spectrometry data mining unveils lipidome complexities": Source data: AlignmentID000657.txt

m/z	Reference intensity	Spectrum	Comment	20230404_Blank_11_POS_EAD14	20230404_C12_10_POS_EAD14	20230404_C13_9_POS_EAD14_1	20230404_C13_9_POS_EAD14_2	20230404_C13_9_POS_EAD14_3	20230404_C13x1_1_POS_EAD14_1	20230404_C13x1_1_POS_EAD14_2	20230404_C13x1_1_POS_EAD14_3	20230404_C13x10_4_POS_EAD14_1	20230404_C13x10_4_POS_EAD14_2	20230404_C13x10_4_POS_EAD14_3	20230404_C13x100_7_POS_EAD14_1	20230404_C13x100_7_POS_EAD14_2	20230404_C13x100_7_POS_EAD14_3	20230404_C13x2_2_POS_EAD14_1	20230404_C13x2_2_POS_EAD14_2	20230404_C13x2_2_POS_EAD14_3	20230404_C13x20_5_POS_EAD14_1	20230404_C13x20_5_POS_EAD14_2	20230404_C13x20_5_POS_EAD14_3	20230404_C13x200_8_POS_EAD14_1	20230404_C13x200_8_POS_EAD14_2	20230404_C13x200_8_POS_EAD14_3	20230404_C13x5_3_POS_EAD14_1	20230404_C13x5_3_POS_EAD14_2	20230404_C13x5_3_POS_EAD14_3	20230404_C13x50_6_POS_EAD14_1	20230404_C13x50_6_POS_EAD14_2	20230404_C13x50_6_POS_EAD14_3
160.04177013411	100	metaboliteclass	C3H4D5O6P - H2O	0	0	0	0	0	1371	1453	1013	339	231	364	0	0	0	733	817	1650	76	349	167	0	0	0	382	463	506	0	130	0
178.05233481781	100	metaboliteclass	C3H4D5O6P	0	0	0	0	0	2978	2302	2451	685	651	771	0	0	0	1773	2224	2662	193	465	401	0	0	0	905	1246	794	0	93	0
186.01620006089	100	metaboliteclass	Header	0	0	0	0	0	3057	1931	2209	339	639	604	0	0	0	1518	2036	1394	344	413	362	0	0	0	488	1352	981	0	89	0
225.2212919844	100	acylchain	15:0 acyl+	0	0	0	0	0	138	50	118	15	13	30	0	0	0	33	110	81	0	9	10	0	0	0	56	49	10	0	0	0
231.04559498238	200	metaboliteclass, snposition	Gly-O, -CD2(Sn1)	0	0	0	0	0	1365	1149	1557	268	200	287	0	0	0	484	807	730	60	194	88	0	0	0	249	411	665	0	28	0
231.07888391882	100	metaboliteclass	Gly-C	0	0	0	0	0	0	0	0	0	0	0	0	0	0	0	0	0	0	0	0	0	0	0	0	0	35	0	0	0
247.07379853838	100	acylchain	-15:0-O	0	0	0	0	0	158	173	205	28	0	24	0	0	0	77	74	139	14	12	7	0	0	0	42	33	22	0	0	0
265.08436322208	100	acylchain	-15:0	0	0	0	0	0	348	539	479	17	85	77	0	0	0	143	282	151	24	25	12	0	0	0	88	126	76	0	0	0
291.0636277775	15	doublebond	15:0 C1-H	0	0	0	0	0	0	8	0	0	0	0	0	0	0	0	0	0	0	0	0	0	0	0	0	0	0	0	0	0
292.07145280957	30	doublebond	15:0 C1	0	0	0	0	0	0	0	0	0	0	0	0	0	0	0	0	0	0	0	0	0	0	0	0	0	0	0	0	0
293.07927784164	1.5	doublebond	15:0 C1+H	0	0	0	0	0	0	0	5	10	0	0	0	0	0	0	17	0	0	0	0	0	0	0	0	0	0	0	0	0
304.28945513088	500	metaboliteclass	Precursor -C3H8NO6P	0	0	0	0	0	1602	1145	1276	286	259	246	0	0	0	774	1072	1448	82	97	146	0	0	0	286	533	326	0	99	0
305.07927784164	15	doublebond	15:0 C2-H	0	0	0	0	0	0	0	0	0	0	0	0	0	0	0	0	0	0	0	0	0	0	0	0	0	0	0	0	0
306.08710287371	45	doublebond	15:0 C2	0	0	0	0	0	485	598	596	184	147	51	0	0	0	249	358	232	170	15	18	0	0	0	239	231	95	0	8	0
307.09492790578	60	doublebond	15:0 C2+H	0	0	0	0	0	0	0	0	0	0	0	0	0	0	0	0	0	0	0	0	0	0	0	0	0	0	0	0	0
319.09492790578	60	doublebond	15:0 C3-H	0	0	0	0	0	247	192	104	58	17	52	0	0	0	120	154	120	11	11	44	0	0	0	43	185	104	0	85	0
320.10275293785	22.5	doublebond	15:0 C3	0	0	0	0	0	0	0	11	0	0	0	0	0	0	0	0	0	0	0	0	0	0	0	0	0	0	0	0	0
321.11057796992	15	doublebond	15:0 C3+H	0	0	0	0	0	0	0	0	0	0	0	0	0	0	0	0	0	0	0	0	0	0	0	0	0	0	0	0	0
333.11057796992	15	doublebond	15:0 C4-H	0	0	0	0	0	28	31	188	0	11	0	0	0	0	18	37	13	0	0	0	0	0	0	0	15	6	0	0	0
334.11840300199	30	doublebond	15:0 C4	0	0	0	0	0	0	0	0	0	0	0	0	0	0	0	10	0	0	0	0	0	0	0	0	0	0	0	0	0
335.12622803406	1.5	doublebond	15:0 C4+H	0	0	0	0	0	0	0	0	0	0	0	0	0	0	0	0	0	0	0	0	0	0	0	0	0	0	0	0	0
347.12622803406	15	doublebond	15:0 C5-H	0	0	0	0	0	0	11	0	0	0	0	0	0	0	0	0	33	0	0	0	0	0	0	11	0	0	0	0	0
348.13405306613	30	doublebond	15:0 C5	0	0	0	0	0	42	14	133	0	11	0	0	0	0	11	43	13	0	0	0	0	0	0	13	0	0	0	0	0
349.1418780982	1.5	doublebond	15:0 C5+H	0	0	0	0	0	0	0	0	0	0	0	0	0	0	0	0	0	0	0	0	0	0	0	0	0	0	0	0	0
361.1418780982	15	doublebond	15:0 C6-H	0	0	0	0	0	11	53	14	0	0	0	0	0	0	13	8	11	0	0	0	0	0	0	11	11	0	0	0	0
362.14970313027	30	doublebond	15:0 C6	0	0	0	0	0	14	83	22	11	15	0	0	0	0	22	18	31	0	0	0	0	0	0	10	0	0	0	0	0
363.15752816234	1.5	doublebond	15:0 C6+H	0	0	0	0	0	0	0	0	0	0	0	0	0	0	0	0	0	0	0	0	0	0	0	0	0	0	0	0	0
375.15752816234	15	doublebond	15:0 C7-H	0	0	0	0	0	11	14	13	10	0	0	0	0	0	15	22	4	0	0	0	0	0	0	0	11	0	0	0	0
376.16535319441	30	doublebond	15:0 C7	0	0	0	0	0	23	18	52	13	0	9	0	0	0	11	14	0	0	0	0	0	0	0	0	0	0	0	0	0
377.17317822648	1.5	doublebond	15:0 C7+H	0	0	0	0	0	0	0	0	0	0	0	0	0	0	0	0	17	0	0	0	0	0	0	0	0	0	0	0	0
389.17317822648	15	doublebond	15:0 C8-H	0	0	0	0	0	34	17	36	0	0	0	0	0	0	9	38	36	0	0	0	0	0	0	0	0	6	0	0	0
390.18100325855	30	doublebond	15:0 C8	0	0	0	0	0	11	49	0	0	0	0	0	0	0	0	11	0	0	0	0	0	0	0	0	0	0	0	0	0
391.18882829062	1.5	doublebond	15:0 C8+H	0	0	0	0	0	0	0	0	0	0	0	0	0	0	0	0	0	0	0	0	0	0	0	0	0	0	0	0	0
403.18882829062	15	doublebond	15:0 C9-H	0	0	0	0	0	33	13	10	0	0	6	0	0	0	29	44	12	0	0	0	0	0	0	10	0	0	0	0	0
404.19665332269	30	doublebond	15:0 C9	0	0	0	0	0	23	0	38	17	0	0	0	0	0	11	25	23	0	0	0	0	0	0	0	0	0	0	0	0
405.20447835476	1.5	doublebond	15:0 C9+H	0	0	0	0	0	0	0	0	0	0	0	0	0	0	0	0	0	0	0	0	0	0	0	0	0	0	0	0	0
417.20447835476	15	doublebond	15:0 C10-H	0	0	0	0	0	25	13	8	0	10	0	0	0	0	11	18	0	0	0	11	0	0	0	8	0	0	0	0	0
418.21230338683	30	doublebond	15:0 C10	0	0	0	0	0	38	70	26	0	0	11	0	0	0	0	27	30	0	0	0	0	0	0	31	0	0	0	0	0
419.2201284189	1.5	doublebond	15:0 C10+H	0	0	0	0	0	0	0	0	0	0	0	0	0	0	0	0	0	0	0	0	0	0	0	0	0	0	0	0	0
431.2201284189	15	doublebond	15:0 C11-H	0	0	0	0	0	48	10	49	0	0	0	0	0	0	11	23	11	0	0	0	0	0	0	34	0	0	0	0	0
432.22795345097	30	doublebond	15:0 C11	0	0	0	0	0	17	0	0	0	11	0	0	0	0	0	11	31	0	0	0	0	0	0	0	0	7	0	0	0
433.23577848304	1.5	doublebond	15:0 C11+H	0	0	0	0	0	17	0	0	0	0	0	0	0	0	0	0	0	0	0	0	0	0	0	0	0	0	0	0	0
444.30072446841	200	metaboliteclass	Precursor -CHO2	0	0	0	0	0	374	326	403	46	40	62	0	0	0	194	142	150	10	13	36	0	0	0	76	86	47	0	0	0
445.23577848304	15	doublebond	15:0 C12-H	0	0	0	0	0	0	11	19	0	11	0	0	0	0	0	58	0	0	14	0	0	0	0	0	0	0	0	0	0
446.24360351511	30	doublebond	15:0 C12	0	0	0	0	0	7	0	0	0	0	0	0	0	0	0	0	0	0	0	0	0	0	0	0	11	0	0	0	0
447.25142854718	1.5	doublebond	15:0 C12+H	0	0	0	0	0	11	0	12	0	0	0	0	0	0	0	0	0	0	0	0	0	0	0	0	0	0	0	0	0
459.25142854718	15	doublebond	15:0 C13-H	0	0	0	0	0	14	35	11	0	76	0	0	0	0	0	11	11	0	0	0	0	0	0	0	11	0	0	0	0
460.25925357925	30	doublebond	15:0 C13	0	0	0	0	0	16	0	0	0	0	0	0	0	0	0	0	0	0	0	0	0	0	0	0	0	0	0	0	0
461.26707861132	1.5	doublebond	15:0 C13+H	0	0	0	0	0	0	0	11	0	0	0	0	0	0	0	0	0	0	0	0	0	0	0	0	0	0	0	0	0
471.2878140559	100	metaboliteclass	Precursor -H2O	0	0	0	0	0	427	454	681	46	96	147	0	0	0	287	329	280	24	134	28	0	0	0	129	205	112	0	39	0
473.26707861132	15	doublebond	15:0 C14-H	0	0	0	0	0	9	0	11	0	0	0	0	0	0	6	0	0	0	0	0	0	0	0	0	0	0	0	0	0
474.27490364339	30	doublebond	15:0 C14	0	0	0	0	0	0	0	0	0	0	0	0	0	0	0	0	0	0	0	0	0	0	0	0	0	0	0	0	0
475.28272867546	1.5	doublebond	15:0 C14+H	0	0	0	0	0	0	0	0	0	0	0	0	0	0	0	0	0	0	0	0	0	0	0	0	0	0	0	0	0
489.2983787396	999	precursor	Precursor	0	0	0	0	0	7158	7820	4501	2163	2590	3263	0	0	0	3389	4594	6372	1366	1254	758	0	0	0	3020	2077	4149	0	392	0
