## Supplementary material for "MS-DIAL 5 multimodal mass spectrometry data mining unveils lipidome complexities": Source data: AlignmentID000680.txt

m/z	Reference intensity	Spectrum	Comment	20230404_Blank_11_POS_EAD14	20230404_C12_10_POS_EAD14	20230404_C13_9_POS_EAD14_1	20230404_C13_9_POS_EAD14_2	20230404_C13_9_POS_EAD14_3	20230404_C13x1_1_POS_EAD14_1	20230404_C13x1_1_POS_EAD14_2	20230404_C13x1_1_POS_EAD14_3	20230404_C13x10_4_POS_EAD14_1	20230404_C13x10_4_POS_EAD14_2	20230404_C13x10_4_POS_EAD14_3	20230404_C13x100_7_POS_EAD14_1	20230404_C13x100_7_POS_EAD14_2	20230404_C13x100_7_POS_EAD14_3	20230404_C13x2_2_POS_EAD14_1	20230404_C13x2_2_POS_EAD14_2	20230404_C13x2_2_POS_EAD14_3	20230404_C13x20_5_POS_EAD14_1	20230404_C13x20_5_POS_EAD14_2	20230404_C13x20_5_POS_EAD14_3	20230404_C13x200_8_POS_EAD14_1	20230404_C13x200_8_POS_EAD14_2	20230404_C13x200_8_POS_EAD14_3	20230404_C13x5_3_POS_EAD14_1	20230404_C13x5_3_POS_EAD14_2	20230404_C13x5_3_POS_EAD14_3	20230404_C13x50_6_POS_EAD14_1	20230404_C13x50_6_POS_EAD14_2	20230404_C13x50_6_POS_EAD14_3
142.02637082177	200	metaboliteclass	Header	0	0	0	0	0	1490	1787	1710	200	299	244	0	0	0	543	617	1243	127	31	379	0	0	0	269	460	301	12	49	17
160.04177013411	100	metaboliteclass	C3H4D5O6P - H2O	0	0	0	0	0	836	745	1427	227	188	179	0	0	0	410	412	440	58	71	79	0	0	0	294	211	270	23	60	45
169.04520105956	100	metaboliteclass	Gly-O - H2O	0	0	0	0	0	941	748	1207	180	140	118	0	0	0	315	296	447	67	64	69	0	0	0	366	301	335	42	65	30
178.05233481781	100	metaboliteclass	C3H4D5O6P	0	0	0	0	0	942	1595	2258	246	361	494	0	0	0	729	674	1231	399	145	92	0	0	0	448	429	477	54	41	27
187.05576574326	300	metaboliteclass, snposition	Gly-O, -CD2(Sn1)	0	0	0	0	0	1422	2200	1219	732	767	441	0	0	0	1440	1381	1737	409	372	269	0	0	0	830	1104	734	55	102	236
187.0890546797	100	metaboliteclass	Gly-C	0	0	0	0	0	0	0	0	0	0	0	0	0	0	0	0	0	0	0	0	0	0	0	0	0	0	0	0	180
203.08396929926	50	acylchain	-19:0 -O	0	0	0	0	0	222	277	214	99	44	39	0	0	0	204	85	338	10	59	34	0	0	0	105	155	128	10	52	10
221.09453398296	50	acylchain	-19:0	0	0	0	0	0	436	589	515	194	122	98	0	0	0	288	290	364	36	66	41	0	0	0	162	266	186	0	23	61
247.07379853838	25	doublebond	19:0 C1-H	0	0	0	0	0	10	0	0	0	0	0	0	0	0	0	0	0	0	0	0	0	0	0	0	0	0	0	0	0
248.08162357045	50	doublebond	19:0 C1	0	0	0	0	0	0	0	0	0	0	0	0	0	0	0	0	0	0	0	0	0	0	0	0	0	0	0	0	0
249.08944860252	2.5	doublebond	19:0 C1+H	0	0	0	0	0	0	10	0	0	0	0	0	0	0	0	0	0	0	0	0	0	0	0	0	0	0	0	0	0
261.08944860252	25	doublebond	19:0 C2-H	0	0	0	0	0	11	10	88	0	11	0	0	0	0	10	11	11	0	0	0	0	0	0	0	0	0	0	0	0
262.09727363459	75	doublebond	19:0 C2	0	0	0	0	0	1414	1513	1666	333	285	328	0	0	0	1177	901	1354	305	114	159	0	0	0	674	876	459	63	115	53
263.10509866666	100	doublebond	19:0 C2+H	0	0	0	0	0	0	21	15	0	0	0	0	0	0	0	0	10	0	0	0	0	0	0	0	0	0	0	0	0
275.10509866666	100	doublebond	19:0 C3-H	0	0	0	0	0	910	1173	1651	254	154	189	0	0	0	600	589	657	92	56	79	0	0	0	196	428	148	39	34	44
276.11292369873	37.5	doublebond	19:0 C3	0	0	0	0	0	20	42	20	0	0	0	0	0	0	41	53	18	0	0	0	0	0	0	10	26	11	0	0	0
277.1207487308	25	doublebond	19:0 C3+H	0	0	0	0	0	0	0	0	0	0	0	0	0	0	0	0	0	0	0	0	0	0	0	0	0	0	0	0	0
281.28389224096	100	acylchain	19:0 acyl	0	0	0	0	0	59	139	108	137	13	12	0	0	0	37	23	47	16	10	0	0	0	0	13	10	36	0	0	0
289.1207487308	25	doublebond	19:0 C4-H	0	0	0	0	0	61	100	77	40	7	18	0	0	0	81	46	53	0	10	0	0	0	0	39	44	27	0	10	0
290.12857376287	50	doublebond	19:0 C4	0	0	0	0	0	17	69	53	0	26	0	0	0	0	14	62	58	0	10	12	0	0	0	0	69	10	3	0	0
291.13639879494	2.5	doublebond	19:0 C4+H	0	0	0	0	0	0	0	0	0	0	0	0	0	0	0	0	0	0	0	0	0	0	0	0	0	0	0	0	0
303.13639879494	25	doublebond	19:0 C5-H	0	0	0	0	0	38	136	142	0	10	10	0	0	0	91	40	47	10	6	0	0	0	0	10	10	32	0	0	10
304.14422382701	50	doublebond	19:0 C5	0	0	0	0	0	119	101	131	24	30	56	0	0	0	100	52	84	0	13	10	0	0	0	44	31	20	0	0	0
305.15204885908	2.5	doublebond	19:0 C5+H	0	0	0	0	0	0	0	0	0	0	0	0	0	0	0	0	0	0	0	0	0	0	0	0	0	0	0	0	0
317.15204885908	25	doublebond	19:0 C6-H	0	0	0	0	0	143	297	270	32	90	11	0	0	0	138	53	121	0	20	25	0	0	0	30	76	20	11	7	0
318.15987389115	50	doublebond	19:0 C6	0	0	0	0	0	128	94	63	10	18	14	0	0	0	64	147	94	0	27	15	0	0	0	33	54	60	0	50	0
319.16769892322	2.5	doublebond	19:0 C6+H	0	0	0	0	0	0	0	0	0	0	0	0	0	0	0	0	0	0	0	0	0	0	0	0	0	0	0	0	0
331.16769892322	25	doublebond	19:0 C7-H	0	0	0	0	0	76	241	95	12	20	23	0	0	0	85	55	87	0	17	41	0	0	0	27	20	110	0	0	6
332.17552395529	50	doublebond	19:0 C7	0	0	0	0	0	95	104	114	0	46	0	0	0	0	32	39	55	0	0	32	0	0	0	26	38	22	0	0	0
333.18334898736	2.5	doublebond	19:0 C7+H	0	0	0	0	0	0	0	0	0	6	0	0	0	0	0	0	0	0	0	0	0	0	0	0	0	0	0	0	0
345.18334898736	25	doublebond	19:0 C8-H	0	0	0	0	0	116	213	129	11	58	11	0	0	0	179	54	153	171	21	23	0	0	0	51	189	54	0	0	0
346.19117401943	50	doublebond	19:0 C8	0	0	0	0	0	58	42	65	0	0	0	0	0	0	35	33	28	0	0	0	0	0	0	11	50	0	0	0	0
347.1989990515	2.5	doublebond	19:0 C8+H	0	0	0	0	0	0	0	0	0	0	0	0	0	0	0	0	0	0	0	0	0	0	0	0	0	0	0	0	0
359.1989990515	25	doublebond	19:0 C9-H	0	0	0	0	0	22	95	164	29	25	42	0	0	0	47	0	113	0	4	0	0	0	0	18	26	69	0	11	0
360.20682408357	50	doublebond	19:0 C9	0	0	0	0	0	0	0	0	0	0	22	0	0	0	0	0	14	0	0	0	0	0	0	0	0	11	0	0	0
360.35205540215	250	metaboliteclass	Precursor -C2H8NO4P	0	0	0	0	0	899	801	648	86	174	89	0	0	0	411	517	930	146	25	40	0	0	0	243	296	159	46	14	27
361.21464911564	2.5	doublebond	19:0 C9+H	0	0	0	0	0	0	0	0	0	0	0	0	0	0	0	18	0	0	0	0	0	0	0	0	0	0	0	0	0
373.21464911564	25	doublebond	19:0 C10-H	0	0	0	0	0	205	151	165	19	24	15	0	0	0	174	78	115	0	12	0	0	0	0	51	31	55	0	0	0
374.22247414771	50	doublebond	19:0 C10	0	0	0	0	0	52	154	61	18	14	0	0	0	0	107	29	43	0	0	0	0	0	0	0	17	32	0	0	0
375.23029917978	2.5	doublebond	19:0 C10+H	0	0	0	0	0	0	0	0	0	0	0	0	0	0	0	0	0	0	0	0	0	0	0	0	0	0	0	0	0
387.23029917978	25	doublebond	19:0 C11-H	0	0	0	0	0	108	163	175	13	45	61	0	0	0	133	125	109	0	11	33	0	0	0	69	31	77	0	44	4
388.23812421185	50	doublebond	19:0 C11	0	0	0	0	0	83	116	112	27	11	60	0	0	0	64	171	57	0	0	41	0	0	0	22	0	10	0	0	0
389.24594924392	2.5	doublebond	19:0 C11+H	0	0	0	0	0	0	0	11	0	0	0	0	0	0	12	0	0	0	0	0	0	0	0	0	0	0	0	0	0
401.24594924392	25	doublebond	19:0 C12-H	0	0	0	0	0	130	108	100	28	16	22	0	0	0	77	64	67	11	11	0	0	0	0	14	11	22	58	0	6
402.25377427599	50	doublebond	19:0 C12	0	0	0	0	0	141	195	190	67	39	22	0	0	0	118	89	87	0	0	16	0	0	0	84	33	48	0	0	0
403.26159930806	2.5	doublebond	19:0 C12+H	0	0	0	0	0	11	0	0	0	0	0	0	0	0	0	0	48	0	0	0	0	0	0	0	0	0	0	0	0
415.26159930806	25	doublebond	19:0 C13-H	0	0	0	0	0	150	230	72	20	11	26	0	0	0	46	45	136	11	8	11	0	0	0	82	77	15	0	11	0
416.26942434013	50	doublebond	19:0 C13	0	0	0	0	0	114	98	78	28	15	8	0	0	0	142	71	110	11	11	11	0	0	0	31	44	46	0	0	7
417.2772493722	2.5	doublebond	19:0 C13+H	0	0	0	0	0	11	11	0	11	0	0	0	0	0	0	0	0	0	0	0	0	0	0	0	0	0	0	0	0
429.2772493722	25	doublebond	19:0 C14-H	0	0	0	0	0	73	75	80	11	12	39	0	0	0	108	71	40	0	0	0	0	0	0	44	21	17	0	0	0
430.28507440427	50	doublebond	19:0 C14	0	0	0	0	0	72	93	107	11	9	34	0	0	0	46	38	65	11	0	0	0	0	0	48	56	11	0	0	0
431.29289943634	2.5	doublebond	19:0 C14+H	0	0	0	0	0	0	11	0	0	0	0	0	0	0	25	0	10	0	0	0	0	0	0	0	0	0	0	0	0
443.29289943634	25	doublebond	19:0 C15-H	0	0	0	0	0	114	74	86	20	11	0	0	0	0	82	45	104	10	0	11	0	0	0	11	20	21	0	0	0
444.30072446841	50	doublebond	19:0 C15	0	0	0	0	0	69	56	35	26	11	11	0	0	0	51	38	24	0	0	0	0	0	0	11	27	23	0	0	0
445.30854950048	2.5	doublebond	19:0 C15+H	0	0	0	0	0	11	0	0	0	0	0	0	0	0	11	0	0	0	0	0	0	0	0	0	0	0	0	0	0
457.30854950048	25	doublebond	19:0 C16-H	0	0	0	0	0	38	151	59	15	13	84	0	0	0	100	70	35	13	0	0	0	0	0	32	99	22	0	11	0
458.31637453255	50	doublebond	19:0 C16	0	0	0	0	0	57	69	35	11	0	0	0	0	0	53	11	35	0	0	0	0	0	0	22	0	16	0	0	0
459.32419956462	2.5	doublebond	19:0 C16+H	0	0	0	0	0	0	0	0	0	0	0	0	0	0	0	11	0	0	0	0	0	0	0	0	0	11	0	0	0
471.32419956462	25	doublebond	19:0 C17-H	0	0	0	0	0	49	94	60	6	11	11	0	0	0	69	48	17	0	29	0	0	0	0	44	11	0	0	11	5
472.33202459669	50	doublebond	19:0 C17	0	0	0	0	0	19	37	56	0	0	19	0	0	0	22	0	22	0	0	0	0	0	0	0	0	0	0	0	0
473.33984962876	2.5	doublebond	19:0 C17+H	0	0	0	0	0	0	17	0	0	0	0	0	0	0	4	0	0	0	0	0	0	0	0	0	0	0	0	0	0
483.36058507334	200	metaboliteclass	Precursor - H2O	0	0	0	0	0	235	337	118	88	102	88	0	0	0	112	168	343	47	11	29	0	0	0	46	90	49	11	12	41
485.33984962876	25	doublebond	19:0 C18-H	0	0	0	0	0	125	54	41	12	0	9	0	0	0	70	20	25	0	7	0	0	0	0	0	81	24	0	0	0
486.34767466083	50	doublebond	19:0 C18	0	0	0	0	0	11	0	0	0	0	0	0	0	0	40	0	0	0	0	0	0	0	0	0	0	0	0	0	0
487.3554996929	2.5	doublebond	19:0 C18+H	0	0	0	0	0	0	0	0	0	0	0	0	0	0	0	0	0	0	0	0	0	0	0	0	0	0	0	0	0
501.37114975704	999	precursor	Precursor	0	0	0	0	0	8306	9225	4939	4184	2853	3669	0	0	0	6741	7987	6744	2764	2788	1532	0	0	0	2868	4156	3235	1535	941	1096
