## Supplementary material for "MS-DIAL 5 multimodal mass spectrometry data mining unveils lipidome complexities": Source data: AlignmentID000687.txt

m/z	Reference intensity	Spectrum	Comment	20230404_Blank_11_POS_EAD14	20230404_C12_10_POS_EAD14	20230404_C13_9_POS_EAD14_1	20230404_C13_9_POS_EAD14_2	20230404_C13_9_POS_EAD14_3	20230404_C13x1_1_POS_EAD14_1	20230404_C13x1_1_POS_EAD14_2	20230404_C13x1_1_POS_EAD14_3	20230404_C13x10_4_POS_EAD14_1	20230404_C13x10_4_POS_EAD14_2	20230404_C13x10_4_POS_EAD14_3	20230404_C13x100_7_POS_EAD14_1	20230404_C13x100_7_POS_EAD14_2	20230404_C13x100_7_POS_EAD14_3	20230404_C13x2_2_POS_EAD14_1	20230404_C13x2_2_POS_EAD14_2	20230404_C13x2_2_POS_EAD14_3	20230404_C13x20_5_POS_EAD14_1	20230404_C13x20_5_POS_EAD14_2	20230404_C13x20_5_POS_EAD14_3	20230404_C13x200_8_POS_EAD14_1	20230404_C13x200_8_POS_EAD14_2	20230404_C13x200_8_POS_EAD14_3	20230404_C13x5_3_POS_EAD14_1	20230404_C13x5_3_POS_EAD14_2	20230404_C13x5_3_POS_EAD14_3	20230404_C13x50_6_POS_EAD14_1	20230404_C13x50_6_POS_EAD14_2	20230404_C13x50_6_POS_EAD14_3
155.01038641917	200	metaboliteclass	Header - H2O	0	0	0	0	0	549	705	456	102	191	62	0	0	0	267	327	236	84	18	38	0	0	0	82	65	148	20	26	21
173.02095110287	300	metaboliteclass	Header	0	0	0	0	0	1519	2107	1261	555	653	929	0	0	0	1528	1631	1069	208	66	184	0	0	0	575	494	733	65	174	106
200.03978132595	100	snposition	-H2O -CD2(Sn1)	0	0	0	0	0	127	20	34	0	10	0	0	0	0	35	70	30	0	0	0	0	0	0	0	0	0	0	0	0
218.05034602436	200	metaboliteclass, snposition	Gly-O, -CD2(Sn1)	0	0	0	0	0	934	652	582	81	159	44	0	0	0	419	715	217	58	67	61	0	0	0	124	107	98	6	34	83
218.0836349608	100	metaboliteclass	Gly-C	0	0	0	0	0	0	55	10	38	0	0	0	0	0	0	0	0	0	0	0	0	0	0	0	382	10	0	0	0
234.07854956565	100	acylchain	-17:0-H2O	0	0	0	0	0	282	288	217	24	50	34	0	0	0	138	190	175	8	10	14	0	0	0	91	45	147	0	10	0
252.08966282925	200	acylchain	-17:0	0	0	0	0	0	1750	1243	875	226	133	189	0	0	0	973	484	340	57	71	46	0	0	0	165	81	128	33	37	85
253.25259211268	100	acylchain	17:0 acyl	0	0	0	0	0	84	247	140	13	14	0	0	0	0	44	55	40	10	7	0	0	0	0	32	26	17	0	0	5
278.06837880477	10	doublebond	17:0 C1-H	0	0	0	0	0	0	0	0	0	0	0	0	0	0	0	0	0	0	0	0	0	0	0	0	0	0	0	0	0
279.07620383684	20	doublebond	17:0 C1	0	0	0	0	0	0	0	0	0	0	0	0	0	0	0	0	0	0	0	0	0	0	0	0	0	0	0	0	0
280.08402886891	1	doublebond	17:0 C1+H	0	0	0	0	0	0	0	0	0	0	0	0	0	0	0	0	0	0	0	0	0	0	0	0	0	0	0	0	0
292.08402886891	10	doublebond	17:0 C2-H	0	0	0	0	0	0	0	0	0	0	0	0	0	0	0	0	0	0	0	0	0	0	0	0	0	0	0	0	0
293.09185390098	30	doublebond	17:0 C2	0	0	0	0	0	219	229	150	15	26	26	0	0	0	112	82	108	0	0	12	0	0	0	41	58	19	0	0	10
294.09967893305	40	doublebond	17:0 C2+H	0	0	0	0	0	0	0	0	0	0	0	0	0	0	0	0	0	0	0	0	0	0	0	0	0	0	0	0	0
306.09967893305	40	doublebond	17:0 C3-H	0	0	0	0	0	20	22	29	0	0	0	0	0	0	10	20	7	0	0	0	0	0	0	0	0	0	0	0	0
307.10750396512	15	doublebond	17:0 C3	0	0	0	0	0	0	0	0	0	0	0	0	0	0	0	0	0	0	0	0	0	0	0	0	0	0	0	0	0
308.11532899719	10	doublebond	17:0 C3+H	0	0	0	0	0	0	0	0	0	0	0	0	0	0	0	0	0	0	0	0	0	0	0	0	0	0	0	0	0
320.11532899719	10	doublebond	17:0 C4-H	0	0	0	0	0	0	0	0	0	0	0	0	0	0	0	0	0	0	0	0	0	0	0	0	0	0	0	0	0
321.12315402926	20	doublebond	17:0 C4	0	0	0	0	0	0	0	0	0	0	0	0	0	0	0	0	0	0	0	0	0	0	0	0	0	0	0	0	0
322.13097906133	1	doublebond	17:0 C4+H	0	0	0	0	0	0	0	0	0	0	0	0	0	0	0	0	0	0	0	0	0	0	0	0	0	0	0	0	0
332.32075527387	500	metaboliteclass	Precursor -C3H9O6P	0	0	0	0	0	1202	1269	1281	145	223	109	0	0	0	435	394	548	47	47	41	0	0	0	258	198	211	48	23	20
334.13097906133	10	doublebond	17:0 C5-H	0	0	0	0	0	0	0	0	0	0	0	0	0	0	0	0	0	0	0	0	0	0	0	0	0	0	0	0	0
335.1388040934	20	doublebond	17:0 C5	0	0	0	0	0	0	0	0	0	0	0	0	0	0	9	0	0	0	0	0	0	0	0	0	0	0	0	0	0
336.14662912547	1	doublebond	17:0 C5+H	0	0	0	0	0	0	0	0	0	0	0	0	0	0	0	0	0	0	0	0	0	0	0	0	0	0	0	0	0
348.14662912547	10	doublebond	17:0 C6-H	0	0	0	0	0	0	0	0	0	0	0	0	0	0	0	0	0	0	0	0	0	0	0	0	0	0	0	0	0
349.15445415754	20	doublebond	17:0 C6	0	0	0	0	0	11	0	0	0	0	0	0	0	0	0	10	0	0	0	0	0	0	0	0	0	0	0	0	0
350.16227918961	1	doublebond	17:0 C6+H	0	0	0	0	0	0	0	0	0	0	0	0	0	0	0	0	0	0	0	0	0	0	0	0	0	0	0	0	0
362.16227918961	10	doublebond	17:0 C7-H	0	0	0	0	0	0	0	0	0	0	0	0	0	0	0	0	0	0	0	0	0	0	0	0	0	0	0	0	0
363.17010422168	20	doublebond	17:0 C7	0	0	0	0	0	9	0	0	0	0	0	0	0	0	0	0	0	0	0	0	0	0	0	0	0	0	0	0	0
364.17792925375	1	doublebond	17:0 C7+H	0	0	0	0	0	0	0	0	0	0	0	0	0	0	0	0	0	0	0	0	0	0	0	0	0	0	0	0	0
376.17792925375	10	doublebond	17:0 C8-H	0	0	0	0	0	20	4	0	0	0	0	0	0	0	0	0	0	0	0	0	0	0	0	0	0	0	0	0	0
377.18575428582	20	doublebond	17:0 C8	0	0	0	0	0	9	0	11	0	0	0	0	0	0	11	0	0	0	0	0	0	0	0	0	0	0	0	0	0
378.19357931789	1	doublebond	17:0 C8+H	0	0	0	0	0	0	0	0	0	0	0	0	0	0	0	0	0	0	0	0	0	0	0	0	0	0	0	0	0
390.19357931789	10	doublebond	17:0 C9-H	0	0	0	0	0	42	63	0	0	0	0	0	0	0	0	11	0	0	0	0	0	0	0	0	0	0	0	0	0
391.20140434996	20	doublebond	17:0 C9	0	0	0	0	0	32	38	27	0	0	0	0	0	0	6	0	11	0	0	0	0	0	0	11	0	0	0	0	0
392.20922938203	1	doublebond	17:0 C9+H	0	0	0	0	0	0	0	0	0	0	0	0	0	0	0	0	0	0	0	0	0	0	0	0	0	0	0	0	0
404.20922938203	10	doublebond	17:0 C10-H	0	0	0	0	0	12	0	0	0	0	0	0	0	0	0	0	0	0	0	0	0	0	0	0	0	0	0	0	0
405.2170544141	20	doublebond	17:0 C10	0	0	0	0	0	36	70	30	0	0	0	0	0	0	31	0	14	0	0	0	0	0	0	0	11	0	0	0	0
406.22487944617	1	doublebond	17:0 C10+H	0	0	0	0	0	0	11	0	0	0	0	0	0	0	0	0	0	0	0	0	0	0	0	0	0	0	0	0	0
412.28763435981	100	metaboliteclass	[M+H]+ -C3H6O2 -H2O	0	0	0	0	0	886	1063	916	114	62	25	0	0	0	414	363	285	44	72	47	0	0	0	147	127	141	11	11	65
418.22487944617	10	doublebond	17:0 C11-H	0	0	0	0	0	0	10	0	0	0	0	0	0	0	0	23	0	0	0	0	0	0	0	0	0	0	0	0	0
419.23270447824	20	doublebond	17:0 C11	0	0	0	0	0	84	71	96	0	0	10	0	0	0	99	22	14	0	0	0	0	0	0	0	10	11	0	0	0
420.24052951031	1	doublebond	17:0 C11+H	0	0	0	0	0	0	0	0	0	0	0	0	0	0	0	0	0	0	0	0	0	0	0	0	0	0	0	0	0
430.29819904351	100	metaboliteclass	Precursor -C3H6O2	0	0	0	0	0	165	98	106	11	25	16	0	0	0	56	18	48	0	0	0	0	0	0	0	0	11	0	0	0
432.24052951031	10	doublebond	17:0 C12-H	0	0	0	0	0	0	0	0	0	0	0	0	0	0	0	0	0	0	0	0	0	0	0	0	0	0	0	0	0
433.24835454238	20	doublebond	17:0 C12	0	0	0	0	0	66	21	44	8	15	0	0	0	0	0	31	11	0	0	0	0	0	0	7	11	0	0	0	0
434.25617957445	1	doublebond	17:0 C12+H	0	0	0	0	0	0	0	15	0	58	0	0	0	0	5	0	0	0	0	0	0	0	0	0	0	0	0	0	0
446.25617957445	10	doublebond	17:0 C13-H	0	0	0	0	0	0	0	0	0	0	0	0	0	0	0	0	0	0	0	0	0	0	0	0	0	0	0	0	0
447.26400460652	20	doublebond	17:0 C13	0	0	0	0	0	0	0	19	0	0	0	0	0	0	11	0	81	0	0	0	0	0	0	0	0	0	0	0	0
448.27182963859	1	doublebond	17:0 C13+H	0	0	0	0	0	0	0	0	0	0	0	0	0	0	0	0	0	0	0	0	0	0	0	0	0	0	0	0	0
460.27182963859	10	doublebond	17:0 C14-H	0	0	0	0	0	0	0	9	0	0	0	0	0	0	0	0	0	0	0	0	0	0	0	0	0	0	0	0	0
461.27965467066	20	doublebond	17:0 C14	0	0	0	0	0	0	47	0	0	0	0	0	0	0	0	0	0	0	0	0	0	0	0	0	0	0	0	0	0
462.28747970273	1	doublebond	17:0 C14+H	0	0	0	0	0	0	0	0	0	0	0	0	0	0	0	0	0	0	0	0	0	0	0	0	0	0	0	0	0
468.31384910765	200	metaboliteclass	[M+H]+ -2H2O	0	0	0	0	0	1104	907	1400	200	94	138	0	0	0	396	269	270	62	123	105	0	0	0	192	270	148	55	20	18
474.28747970273	10	doublebond	17:0 C15-H	0	0	0	0	0	0	0	0	0	0	0	0	0	0	0	0	0	0	0	0	0	0	0	0	0	0	0	0	0
475.2953047348	20	doublebond	17:0 C15	0	0	0	0	0	11	0	0	0	0	0	0	0	0	0	0	0	0	0	0	0	0	0	0	0	0	0	0	0
476.30312976687	1	doublebond	17:0 C15+H	0	0	0	0	0	0	0	0	0	0	0	0	0	0	0	0	0	0	0	0	0	0	0	0	0	0	0	0	0
486.32441379135	500	metaboliteclass	[M+H]+ -H2O	0	0	0	0	0	3887	3333	3689	1077	1204	299	0	0	0	1759	2531	2442	191	700	371	0	0	0	811	822	1792	164	161	131
488.30312976687	10	doublebond	17:0 C16-H	0	0	0	0	0	0	0	0	0	0	0	0	0	0	0	0	0	0	0	0	0	0	0	0	0	0	0	0	0
489.31095479894	20	doublebond	17:0 C16	0	0	0	0	0	0	0	0	0	0	0	0	0	0	0	0	0	0	0	0	0	0	0	0	0	0	0	0	0
490.31877983101	1	doublebond	17:0 C16+H	0	0	0	0	0	0	0	0	0	0	0	0	0	0	0	0	0	0	0	0	0	0	0	0	0	0	0	0	0
504.33442989515	999	precursor	Precursor	0	0	0	0	0	4400	5222	4839	982	1325	1439	0	0	0	5244	3581	3027	404	766	653	0	0	0	1827	2387	1872	294	323	468
