## Supplementary material for "MS-DIAL 5 multimodal mass spectrometry data mining unveils lipidome complexities": Source data: AlignmentID000704.txt

m/z	Reference intensity	Spectrum	Comment	20230404_Blank_11_POS_EAD14	20230404_C12_10_POS_EAD14	20230404_C13_9_POS_EAD14_1	20230404_C13_9_POS_EAD14_2	20230404_C13_9_POS_EAD14_3	20230404_C13x1_1_POS_EAD14_1	20230404_C13x1_1_POS_EAD14_2	20230404_C13x1_1_POS_EAD14_3	20230404_C13x10_4_POS_EAD14_1	20230404_C13x10_4_POS_EAD14_2	20230404_C13x10_4_POS_EAD14_3	20230404_C13x100_7_POS_EAD14_1	20230404_C13x100_7_POS_EAD14_2	20230404_C13x100_7_POS_EAD14_3	20230404_C13x2_2_POS_EAD14_1	20230404_C13x2_2_POS_EAD14_2	20230404_C13x2_2_POS_EAD14_3	20230404_C13x20_5_POS_EAD14_1	20230404_C13x20_5_POS_EAD14_2	20230404_C13x20_5_POS_EAD14_3	20230404_C13x200_8_POS_EAD14_1	20230404_C13x200_8_POS_EAD14_2	20230404_C13x200_8_POS_EAD14_3	20230404_C13x5_3_POS_EAD14_1	20230404_C13x5_3_POS_EAD14_2	20230404_C13x5_3_POS_EAD14_3	20230404_C13x50_6_POS_EAD14_1	20230404_C13x50_6_POS_EAD14_2	20230404_C13x50_6_POS_EAD14_3
155.01038641917	200	metaboliteclass	Header - H2O	0	0	0	0	0	2783	2280	2690	390	353	331	0	0	0	1277	2040	1820	170	173	311	0	0	0	1997	1422	1842	0	0	0
173.02095110287	300	metaboliteclass	Header	0	0	0	0	0	2548	1915	3549	383	463	580	0	0	0	2760	3800	1931	372	368	326	0	0	0	1925	1573	2003	0	0	0
197.02095108816	100	snposition	-H2O -CH2(Sn1)	0	0	0	0	0	688	285	800	70	10	10	0	0	0	613	302	263	0	17	9	0	0	0	96	110	218	0	0	0
213.05225123115	100	metaboliteclass	Gly-C	0	0	0	0	0	279	187	248	0	18	86	0	0	0	176	157	177	0	0	0	0	0	0	46	125	117	0	0	0
215.03151578657	200	metaboliteclass, snposition	Gly-O, -CH2(Sn1)	0	0	0	0	0	1060	480	922	16	222	19	0	0	0	649	683	533	54	19	34	0	0	0	242	303	177	0	0	0
229.047165836	100	acylchain	-18:1(9)-H2O	0	0	0	0	0	624	760	550	10	24	42	0	0	0	666	370	426	0	23	13	0	0	0	138	102	266	0	0	0
247.0582790996	200	acylchain	-18:1(9)	0	0	0	0	0	1734	1329	2256	64	109	95	0	0	0	1150	1378	918	75	82	50	0	0	0	953	550	880	0	0	0
265.25259211268	100	acylchain	18:1(9) acyl	0	0	0	0	0	226	247	181	10	7	112	0	0	0	181	114	110	0	0	10	0	0	0	64	53	84	0	0	0
273.03699507512	10	doublebond	18:1(9) C1-H	0	0	0	0	0	0	0	0	0	0	0	0	0	0	0	0	0	0	0	0	0	0	0	0	0	0	0	0	0
274.04482010719	20	doublebond	18:1(9) C1	0	0	0	0	0	0	0	0	0	0	0	0	0	0	0	0	0	0	0	0	0	0	0	0	0	0	0	0	0
275.05264513926	1	doublebond	18:1(9) C1+H	0	0	0	0	0	0	0	0	0	0	0	0	0	0	0	0	0	0	0	0	0	0	0	0	0	0	0	0	0
287.05264513926	10	doublebond	18:1(9) C2-H	0	0	0	0	0	0	0	0	0	0	0	0	0	0	0	0	0	0	0	0	0	0	0	0	0	0	0	0	0
288.06047017133	30	doublebond	18:1(9) C2	0	0	0	0	0	87	88	65	0	0	0	0	0	0	110	25	38	0	0	0	0	0	0	10	30	23	0	0	0
289.0682952034	40	doublebond	18:1(9) C2+H	0	0	0	0	0	0	0	0	0	0	0	0	0	0	0	0	0	0	0	0	0	0	0	0	0	0	0	0	0
301.0682952034	40	doublebond	18:1(9) C3-H	0	0	0	0	0	35	11	10	0	0	0	0	0	0	10	10	10	0	0	0	0	0	0	0	0	0	0	0	0
302.07612023547	15	doublebond	18:1(9) C3	0	0	0	0	0	0	0	0	0	0	0	0	0	0	0	0	0	0	0	0	0	0	0	0	0	0	0	0	0
303.08394526754	10	doublebond	18:1(9) C3+H	0	0	0	0	0	0	0	0	0	0	0	0	0	0	0	0	0	0	0	0	0	0	0	0	0	0	0	0	0
315.08394526754	10	doublebond	18:1(9) C4-H	0	0	0	0	0	0	0	0	0	0	0	0	0	0	0	0	0	0	0	0	0	0	0	0	0	0	0	0	0
316.09177029961	20	doublebond	18:1(9) C4	0	0	0	0	0	0	0	0	0	0	0	0	0	0	0	0	0	0	0	0	0	0	0	0	0	0	0	0	0
317.09959533168	1	doublebond	18:1(9) C4+H	0	0	0	0	0	0	0	0	0	0	0	0	0	0	0	0	0	0	0	0	0	0	0	0	0	0	0	0	0
329.09959533168	10	doublebond	18:1(9) C5-H	0	0	0	0	0	0	0	0	0	0	0	0	0	0	0	0	0	0	0	0	0	0	0	0	0	0	0	0	0
330.10742036375	20	doublebond	18:1(9) C5	0	0	0	0	0	11	0	0	0	0	0	0	0	0	0	0	0	0	0	0	0	0	0	0	0	0	0	0	0
331.11524539582	1	doublebond	18:1(9) C5+H	0	0	0	0	0	0	0	0	0	0	0	0	0	0	0	0	0	0	0	0	0	0	0	0	0	0	0	0	0
339.28937154422	500	metaboliteclass	Precursor -C3H9O6P	0	0	0	0	0	1870	1740	2196	74	104	210	0	0	0	1058	2059	1959	99	81	31	0	0	0	1052	768	1009	0	0	0
343.11524539582	10	doublebond	18:1(9) C6-H	0	0	0	0	0	0	11	0	0	0	0	0	0	0	0	0	0	0	0	0	0	0	0	0	0	0	0	0	0
344.12307042789	20	doublebond	18:1(9) C6	0	0	0	0	0	0	0	0	0	0	0	0	0	0	0	0	11	0	0	0	0	0	0	0	0	0	0	0	0
345.13089545996	1	doublebond	18:1(9) C6+H	0	0	0	0	0	0	0	0	0	0	0	0	0	0	0	0	0	0	0	0	0	0	0	0	0	0	0	0	0
357.13089545996	80	doublebond, doublebond_high	18:1(9) C7-H	0	0	0	0	0	11	11	11	0	0	0	0	0	0	0	46	0	0	0	0	0	0	0	0	0	0	0	0	0
358.13872049203	40	doublebond	18:1(9) C7	0	0	0	0	0	21	47	30	0	0	0	0	0	0	13	0	0	0	0	0	0	0	0	0	0	8	0	0	0
359.1465455241	1	doublebond	18:1(9) C7+H	0	0	0	0	0	0	0	11	0	0	0	0	0	0	0	0	0	0	0	0	0	0	0	0	0	0	0	0	0
371.1465455241	10	doublebond	18:1(9) C8-H	0	0	0	0	0	0	0	11	0	0	0	0	0	0	0	0	19	0	0	0	0	0	0	0	0	0	0	0	0
372.15437055617	20	doublebond	18:1(9) C8	0	0	0	0	0	0	41	43	0	0	0	0	0	0	24	0	47	0	0	0	0	0	0	23	0	0	0	0	0
373.16219558824	1	doublebond	18:1(9) C8+H	0	0	0	0	0	0	0	0	0	0	0	0	0	0	0	0	0	0	0	0	0	0	0	0	0	0	0	0	0
384.15437055617	5	doublebond	18:1(9) C9-H	0	0	0	0	0	0	0	0	0	0	0	0	0	0	0	0	0	0	0	0	0	0	0	0	0	0	0	0	0
385.16219558824	10	doublebond, doublebond_low	18:1(9) C9	0	0	0	0	0	0	11	11	0	0	0	0	0	0	11	0	0	0	0	0	0	0	0	0	0	0	0	0	0
386.17002062031	1	doublebond	18:1(9) C9+H	0	0	0	0	0	0	0	0	0	0	0	0	0	0	11	0	12	0	0	0	0	0	0	0	28	0	0	0	0
397.16219558824	10	doublebond	18:1(9) C10-H	0	0	0	0	0	0	0	0	0	0	0	0	0	0	0	0	0	0	0	0	0	0	0	0	0	0	0	0	0
398.17002062031	20	doublebond	18:1(9) C10	0	0	0	0	0	0	0	0	0	0	0	0	0	0	0	0	0	0	0	0	0	0	0	0	0	0	0	0	0
399.17784565238	1	doublebond	18:1(9) C10+H	0	0	0	0	0	27	83	14	0	0	0	0	0	0	15	6	26	0	0	0	0	0	0	0	11	0	0	0	0
411.17784565238	40	doublebond	18:1(9) C11-H	0	0	0	0	0	25	0	0	0	0	0	0	0	0	0	0	0	0	0	0	0	0	0	0	0	0	0	0	0
412.18567068445	80	doublebond, doublebond_high	18:1(9) C11	0	0	0	0	0	0	21	6	0	0	0	0	0	0	0	11	0	0	0	0	0	0	0	0	0	0	0	0	0
413.19349571652	1	doublebond	18:1(9) C11+H	0	0	0	0	0	23	11	11	0	0	0	0	0	0	22	14	17	0	0	0	0	0	0	6	0	11	0	0	0
419.25625063016	100	metaboliteclass	[M+H]+ -C3H6O2 -H2O	0	0	0	0	0	366	394	627	12	14	49	0	0	0	397	270	298	30	13	0	0	0	0	131	74	132	0	0	0
425.19349571652	10	doublebond	18:1(9) C12-H	0	0	0	0	0	9	11	0	0	0	0	0	0	0	11	0	0	0	0	0	0	0	0	0	0	0	0	0	0
426.20132074859	20	doublebond	18:1(9) C12	0	0	0	0	0	36	0	0	0	0	0	0	0	0	0	0	0	0	0	0	0	0	0	0	0	0	0	0	0
427.20914578066	1	doublebond	18:1(9) C12+H	0	0	0	0	0	97	34	33	0	0	0	0	0	0	11	8	0	0	0	0	0	0	0	0	10	0	0	0	0
437.26681531386	100	metaboliteclass	Precursor -C3H6O2	0	0	0	0	0	98	174	150	0	9	0	0	0	0	114	82	62	11	0	0	0	0	0	42	44	14	0	0	0
439.20914578066	10	doublebond	18:1(9) C13-H	0	0	0	0	0	0	0	0	0	0	0	0	0	0	0	0	0	0	0	0	0	0	0	0	0	0	0	0	0
440.21697081273	20	doublebond	18:1(9) C13	0	0	0	0	0	0	0	6	0	0	0	0	0	0	0	0	0	0	0	0	0	0	0	0	0	0	0	0	0
441.2247958448	1	doublebond	18:1(9) C13+H	0	0	0	0	0	11	12	11	0	0	0	0	0	0	0	0	0	0	0	0	0	0	0	0	0	0	0	0	0
453.2247958448	10	doublebond	18:1(9) C14-H	0	0	0	0	0	0	0	11	0	0	0	0	0	0	0	0	0	0	0	0	0	0	0	0	0	0	0	0	0
454.23262087687	20	doublebond	18:1(9) C14	0	0	0	0	0	0	0	14	0	0	0	0	0	0	11	0	0	0	0	0	0	0	0	0	0	0	0	0	0
455.24044590894	1	doublebond	18:1(9) C14+H	0	0	0	0	0	0	12	0	0	0	0	0	0	0	0	0	0	0	0	0	0	0	0	0	0	0	0	0	0
467.24044590894	10	doublebond	18:1(9) C15-H	0	0	0	0	0	0	0	0	0	0	0	0	0	0	0	11	0	0	0	0	0	0	0	0	0	0	0	0	0
468.24827094101	20	doublebond	18:1(9) C15	0	0	0	0	0	0	0	0	0	0	0	0	0	0	0	0	11	0	0	0	0	0	0	0	0	0	0	0	0
469.25609597308	1	doublebond	18:1(9) C15+H	0	0	0	0	0	0	0	0	0	0	0	0	0	0	0	0	0	0	0	0	0	0	0	0	0	0	0	0	0
475.282465378	200	metaboliteclass	[M+H]+ -2H2O	0	0	0	0	0	822	3116	1081	54	43	36	0	0	0	984	2106	1591	11	16	46	0	0	0	326	295	690	0	0	0
481.25609597308	10	doublebond	18:1(9) C16-H	0	0	0	0	0	0	0	0	0	0	0	0	0	0	0	0	0	0	0	0	0	0	0	0	0	0	0	0	0
482.26392100515	20	doublebond	18:1(9) C16	0	0	0	0	0	8	0	9	0	0	0	0	0	0	0	0	0	0	0	0	0	0	0	0	0	0	0	0	0
483.27174603722	1	doublebond	18:1(9) C16+H	0	0	0	0	0	0	0	0	0	0	0	0	0	0	0	0	0	0	0	0	0	0	0	0	0	0	0	0	0
493.2930300617	500	metaboliteclass	[M+H]+ -H2O	0	0	0	0	0	3856	3546	4661	195	421	443	0	0	0	5670	4273	3871	277	146	316	0	0	0	2240	1382	1957	0	0	0
495.27174603722	10	doublebond	18:1(9) C17-H	0	0	0	0	0	0	0	0	0	0	0	0	0	0	0	0	0	0	0	0	0	0	0	0	0	0	0	0	0
496.27957106929	20	doublebond	18:1(9) C17	0	0	0	0	0	0	0	0	0	0	0	0	0	0	11	0	0	0	0	0	0	0	0	11	0	0	0	0	0
497.28739610136	1	doublebond	18:1(9) C17+H	0	0	0	0	0	0	0	0	0	0	0	0	0	0	0	0	0	0	0	0	0	0	0	0	0	0	0	0	0
511.3030461655	999	precursor	Precursor	0	0	0	0	0	6247	4521	5903	880	611	718	0	0	0	4980	8170	4516	399	370	499	0	0	0	3071	4908	3376	0	0	0
