## Supplementary material for "MS-DIAL 5 multimodal mass spectrometry data mining unveils lipidome complexities": Source data: AlignmentID000715.txt

m/z	Reference intensity	Spectrum	Comment	20230404_Blank_11_POS_EAD14	20230404_C12_10_POS_EAD14	20230404_C13_9_POS_EAD14_1	20230404_C13_9_POS_EAD14_2	20230404_C13_9_POS_EAD14_3	20230404_C13x1_1_POS_EAD14_1	20230404_C13x1_1_POS_EAD14_2	20230404_C13x1_1_POS_EAD14_3	20230404_C13x10_4_POS_EAD14_1	20230404_C13x10_4_POS_EAD14_2	20230404_C13x10_4_POS_EAD14_3	20230404_C13x100_7_POS_EAD14_1	20230404_C13x100_7_POS_EAD14_2	20230404_C13x100_7_POS_EAD14_3	20230404_C13x2_2_POS_EAD14_1	20230404_C13x2_2_POS_EAD14_2	20230404_C13x2_2_POS_EAD14_3	20230404_C13x20_5_POS_EAD14_1	20230404_C13x20_5_POS_EAD14_2	20230404_C13x20_5_POS_EAD14_3	20230404_C13x200_8_POS_EAD14_1	20230404_C13x200_8_POS_EAD14_2	20230404_C13x200_8_POS_EAD14_3	20230404_C13x5_3_POS_EAD14_1	20230404_C13x5_3_POS_EAD14_2	20230404_C13x5_3_POS_EAD14_3	20230404_C13x50_6_POS_EAD14_1	20230404_C13x50_6_POS_EAD14_2	20230404_C13x50_6_POS_EAD14_3
104.10699049344	200	metaboliteclass	C5H14NO+	0	0	0	0	0	19	41	29	10	0	30	0	0	0	88	27	24	0	33	0	0	0	0	0	32	31	0	0	0
166.06275633049	50	metaboliteclass	Header - H2O	0	0	0	0	0	1459	1097	1576	460	404	726	59	37	57	925	1163	1234	207	144	135	10	0	67	654	452	480	144	178	55
184.07332101419	250	metaboliteclass	Header	0	0	0	0	0	7338	7671	8178	4424	3918	4074	1552	1265	738	6136	7643	6628	3034	1520	2401	374	0	436	4028	5592	4553	1335	2579	1144
229.10271593568	200	metaboliteclass, snposition	Gly-O, -CD2(Sn1)	0	0	0	0	0	5416	4934	6870	3556	2733	2810	529	481	203	3666	6306	3660	1271	1702	1594	117	0	118	2361	4354	1858	1036	784	345
229.13600487212	100	metaboliteclass	Gly-C	0	0	0	0	0	0	0	0	0	0	0	0	0	0	0	0	0	0	0	0	0	0	0	0	0	0	0	10	8
245.13091949168	100	acylchain	-17:0-O	0	0	0	0	0	276	423	290	101	103	148	10	26	0	168	369	154	49	50	79	10	0	0	149	103	121	10	35	15
253.25259211268	100	acylchain	17:0 acyl	0	0	0	0	0	175	241	150	64	35	39	0	0	0	79	171	73	42	0	50	0	0	0	30	47	111	21	0	18
263.14148417538	100	acylchain	-17:0	0	0	0	0	0	4830	4768	4267	970	1096	1319	122	106	101	4408	2573	2670	855	667	865	38	0	24	1856	1773	2931	446	372	219
289.1207487308	10	doublebond	17:0 C1-H	0	0	0	0	0	125	90	16	26	50	10	0	0	0	19	29	62	17	10	0	0	0	0	47	11	15	0	0	13
290.12857376287	20	doublebond	17:0 C1	0	0	0	0	0	177	412	294	162	70	74	0	12	10	243	259	215	19	97	41	0	0	0	65	102	146	27	16	21
291.13639879494	1	doublebond	17:0 C1+H	0	0	0	0	0	29	44	29	0	48	10	0	0	0	27	30	41	0	0	0	0	0	0	31	10	21	0	0	0
303.13639879494	10	doublebond	17:0 C2-H	0	0	0	0	0	477	545	424	172	137	144	0	12	29	610	555	376	54	71	146	0	0	0	139	233	175	10	82	18
304.14422382701	30	doublebond	17:0 C2	0	0	0	0	0	4496	3524	4074	1287	1792	1706	175	104	87	2344	2981	3058	804	495	646	56	0	72	1679	2430	2051	231	842	195
305.15204885908	40	doublebond	17:0 C2+H	0	0	0	0	0	76	67	156	0	38	19	0	0	0	32	39	68	10	12	5	0	0	0	43	14	30	10	10	0
317.15204885908	40	doublebond	17:0 C3-H	0	0	0	0	0	4102	2756	3103	967	953	1182	64	112	61	2831	2394	3013	587	573	628	50	0	33	1186	1390	1392	178	243	235
318.15987389115	15	doublebond	17:0 C3	0	0	0	0	0	159	153	144	136	32	21	0	0	0	75	160	203	14	26	11	0	0	0	26	56	199	27	11	11
319.16769892322	10	doublebond	17:0 C3+H	0	0	0	0	0	11	0	0	0	0	0	0	0	0	0	11	0	0	0	0	0	0	0	0	0	0	0	0	0
331.16769892322	10	doublebond	17:0 C4-H	0	0	0	0	0	723	991	822	281	129	211	11	32	0	541	494	336	75	41	114	0	0	0	154	354	273	34	23	26
332.17552395529	20	doublebond	17:0 C4	0	0	0	0	0	154	62	68	11	88	23	0	0	0	11	90	87	0	11	0	0	0	0	61	85	27	0	0	13
333.18334898736	1	doublebond	17:0 C4+H	0	0	0	0	0	11	19	11	0	0	0	0	0	0	0	11	0	0	0	0	0	0	0	29	0	0	0	0	0
345.18334898736	10	doublebond	17:0 C5-H	0	0	0	0	0	453	277	319	65	121	127	11	11	12	274	256	386	27	29	37	0	0	0	146	160	136	16	44	16
346.19117401943	20	doublebond	17:0 C5	0	0	0	0	0	303	490	629	165	95	109	13	0	0	276	301	324	84	51	51	0	0	14	205	320	387	52	26	33
347.1989990515	1	doublebond	17:0 C5+H	0	0	0	0	0	34	75	11	0	0	0	0	0	0	0	0	11	0	0	0	0	0	0	0	0	0	0	0	0
359.1989990515	10	doublebond	17:0 C6-H	0	0	0	0	0	933	988	1156	237	193	214	26	11	48	707	768	998	95	177	107	0	0	11	435	254	188	56	81	50
360.20682408357	20	doublebond	17:0 C6	0	0	0	0	0	632	651	792	54	125	120	0	11	0	307	325	473	111	40	37	11	0	0	125	291	250	53	81	29
361.21464911564	1	doublebond	17:0 C6+H	0	0	0	0	0	10	61	50	12	0	0	0	0	0	11	33	16	0	0	0	0	0	0	11	0	0	0	0	0
373.21464911564	10	doublebond	17:0 C7-H	0	0	0	0	0	698	458	1087	350	173	173	11	52	12	502	848	512	173	113	115	10	0	32	266	506	310	44	14	39
374.22247414771	20	doublebond	17:0 C7	0	0	0	0	0	724	355	423	77	118	141	111	13	0	354	427	374	116	67	90	0	0	0	128	89	144	8	20	39
375.23029917978	1	doublebond	17:0 C7+H	0	0	0	0	0	21	11	0	0	0	0	0	0	0	27	11	17	0	0	0	0	0	0	0	10	0	0	0	0
387.23029917978	10	doublebond	17:0 C8-H	0	0	0	0	0	666	681	1072	197	190	191	11	32	0	385	592	850	199	91	113	0	0	8	423	202	376	60	32	24
388.23812421185	20	doublebond	17:0 C8	0	0	0	0	0	146	131	245	154	52	42	0	11	0	73	163	232	141	45	43	0	0	11	81	56	92	10	41	25
389.24594924392	1	doublebond	17:0 C8+H	0	0	0	0	0	11	24	11	0	10	10	0	0	0	5	22	11	0	0	0	0	0	0	0	11	0	0	0	0
401.24594924392	10	doublebond	17:0 C9-H	0	0	0	0	0	805	538	925	176	142	125	11	11	11	413	648	545	60	50	82	11	0	0	217	239	211	49	35	8
402.25377427599	20	doublebond	17:0 C9	0	0	0	0	0	365	415	200	165	37	51	0	0	0	131	328	201	11	27	37	0	0	4	98	117	119	39	61	48
403.26159930806	1	doublebond	17:0 C9+H	0	0	0	0	0	12	17	43	0	0	0	0	0	0	11	32	11	0	0	11	0	0	0	0	0	0	0	0	0
415.26159930806	10	doublebond	17:0 C10-H	0	0	0	0	0	488	759	547	160	191	101	62	11	18	470	492	466	87	65	79	76	0	0	228	357	262	34	53	11
416.26942434013	20	doublebond	17:0 C10	0	0	0	0	0	270	257	273	98	112	57	17	11	24	177	190	372	33	49	33	0	0	0	158	221	74	0	16	13
417.2772493722	1	doublebond	17:0 C10+H	0	0	0	0	0	69	0	11	0	62	0	0	0	0	0	25	11	0	0	0	0	0	0	0	0	11	0	0	0
429.2772493722	10	doublebond	17:0 C11-H	0	0	0	0	0	508	324	751	205	123	84	49	11	0	348	599	594	86	68	29	0	0	0	152	202	157	37	45	19
430.28507440427	20	doublebond	17:0 C11	0	0	0	0	0	174	207	171	29	45	81	0	0	0	109	137	200	21	86	21	0	0	0	59	162	109	11	22	0
431.29289943634	1	doublebond	17:0 C11+H	0	0	0	0	0	23	32	42	0	0	0	0	0	0	70	71	30	0	0	0	0	0	0	11	0	32	0	0	0
443.29289943634	10	doublebond	17:0 C12-H	0	0	0	0	0	450	414	641	105	212	179	35	21	0	312	318	377	48	112	47	0	0	11	148	219	289	15	34	28
444.30072446841	20	doublebond	17:0 C12	0	0	0	0	0	155	95	143	32	26	49	10	0	0	229	110	197	37	34	14	7	0	10	80	51	76	17	13	24
445.30854950048	1	doublebond	17:0 C12+H	0	0	0	0	0	47	21	17	0	0	18	0	0	0	11	11	126	0	0	0	0	0	0	0	10	8	0	0	0
457.30854950048	10	doublebond	17:0 C13-H	0	0	0	0	0	293	611	448	77	111	106	11	20	44	209	410	329	76	76	86	11	0	0	185	196	107	39	33	49
458.31637453255	20	doublebond	17:0 C13	0	0	0	0	0	216	260	268	74	304	81	0	8	0	171	164	144	42	68	35	0	0	0	41	81	156	11	21	11
459.32419956462	1	doublebond	17:0 C13+H	0	0	0	0	0	69	67	27	0	0	0	4	0	0	25	13	42	0	15	0	0	0	0	20	11	0	0	0	0
471.32419956462	10	doublebond	17:0 C14-H	0	0	0	0	0	344	489	424	214	88	47	8	6	0	268	366	292	55	80	111	0	0	11	187	243	183	33	51	37
472.33202459669	20	doublebond	17:0 C14	0	0	0	0	0	224	212	142	214	76	39	0	0	0	82	193	124	11	88	46	0	0	0	109	142	61	20	29	0
473.33984962876	1	doublebond	17:0 C14+H	0	0	0	0	0	64	32	77	8	27	11	0	0	0	11	81	19	0	0	0	0	0	0	0	9	44	0	9	0
485.33984962876	10	doublebond	17:0 C15-H	0	0	0	0	0	371	200	418	149	93	86	5	22	11	337	309	377	66	47	69	0	0	0	124	180	127	12	11	11
486.34767466083	20	doublebond	17:0 C15	0	0	0	0	0	120	138	124	49	68	182	0	0	0	154	166	118	17	10	38	0	0	0	32	101	85	13	0	0
487.3554996929	1	doublebond	17:0 C15+H	0	0	0	0	0	142	90	19	20	28	22	0	0	0	27	57	35	11	0	0	0	0	0	0	25	11	0	0	0
497.37623513748	200	metaboliteclass	Precursor -H2O	0	0	0	0	0	292	252	286	100	92	86	23	28	11	201	159	208	42	42	29	11	0	0	125	174	62	47	23	11
499.3554996929	10	doublebond	17:0 C16-H	0	0	0	0	0	229	1007	448	93	84	99	0	10	11	182	371	191	84	24	113	0	0	0	140	166	309	61	29	30
500.36332472497	20	doublebond	17:0 C16	0	0	0	0	0	65	54	45	11	44	11	0	0	0	36	36	59	0	0	22	0	0	0	63	38	22	0	0	0
501.37114975704	1	doublebond	17:0 C16+H	0	0	0	0	0	10	0	12	0	0	0	0	0	0	11	30	11	0	0	0	0	0	0	0	0	0	0	0	0
515.38679982118	999	precursor	Precursor	0	0	0	0	0	12919	11892	11989	6562	7665	7979	2680	2564	2360	8862	7659	9842	3522	6768	5622	973	0	843	9290	7459	10316	3535	2749	3500
