## Supplementary material for "MS-DIAL 5 multimodal mass spectrometry data mining unveils lipidome complexities": Source data: AlignmentID000724.txt

m/z	Reference intensity	Spectrum	Comment	20230404_Blank_11_POS_EAD14	20230404_C12_10_POS_EAD14	20230404_C13_9_POS_EAD14_1	20230404_C13_9_POS_EAD14_2	20230404_C13_9_POS_EAD14_3	20230404_C13x1_1_POS_EAD14_1	20230404_C13x1_1_POS_EAD14_2	20230404_C13x1_1_POS_EAD14_3	20230404_C13x10_4_POS_EAD14_1	20230404_C13x10_4_POS_EAD14_2	20230404_C13x10_4_POS_EAD14_3	20230404_C13x100_7_POS_EAD14_1	20230404_C13x100_7_POS_EAD14_2	20230404_C13x100_7_POS_EAD14_3	20230404_C13x2_2_POS_EAD14_1	20230404_C13x2_2_POS_EAD14_2	20230404_C13x2_2_POS_EAD14_3	20230404_C13x20_5_POS_EAD14_1	20230404_C13x20_5_POS_EAD14_2	20230404_C13x20_5_POS_EAD14_3	20230404_C13x200_8_POS_EAD14_1	20230404_C13x200_8_POS_EAD14_2	20230404_C13x200_8_POS_EAD14_3	20230404_C13x5_3_POS_EAD14_1	20230404_C13x5_3_POS_EAD14_2	20230404_C13x5_3_POS_EAD14_3	20230404_C13x50_6_POS_EAD14_1	20230404_C13x50_6_POS_EAD14_2	20230404_C13x50_6_POS_EAD14_3
160.04177013411	100	metaboliteclass	C3H4D5O6P - H2O	0	0	0	0	0	1871	1753	2204	438	896	581	0	0	0	941	1142	1318	356	84	159	0	0	0	569	1171	1011	87	162	144
178.05233481781	100	metaboliteclass	C3H4D5O6P	0	0	0	0	0	3586	3718	2098	1378	1308	1489	0	0	0	1502	1956	1765	711	506	690	0	0	0	1964	1568	1257	177	377	160
186.01620006089	100	metaboliteclass	Header	0	0	0	0	0	3412	2447	2061	954	1166	959	0	0	0	1661	2413	1753	453	213	423	0	0	0	1731	2848	1741	68	232	309
231.04559498238	200	metaboliteclass, snposition	Gly-O, -CD2(Sn1)	0	0	0	0	0	2261	2722	1801	444	307	396	0	0	0	825	1595	988	193	143	197	0	0	0	1034	656	654	75	110	98
231.07888391882	100	metaboliteclass	Gly-C	0	0	0	0	0	0	0	0	0	0	10	0	0	0	0	0	0	35	0	0	0	0	0	0	0	0	0	0	0
247.07379853838	100	acylchain	-17:0-O	0	0	0	0	0	243	203	172	20	129	72	0	0	0	159	180	151	10	0	13	0	0	0	108	32	77	10	10	0
253.25259211268	100	acylchain	17:0 acyl+	0	0	0	0	0	131	186	241	14	24	17	0	0	0	51	99	188	13	75	9	0	0	0	73	34	40	0	0	0
265.08436322208	100	acylchain	-17:0	0	0	0	0	0	480	310	388	46	138	126	0	0	0	169	333	212	36	13	75	0	0	0	176	248	131	0	24	10
291.0636277775	15	doublebond	17:0 C1-H	0	0	0	0	0	15	10	0	0	0	0	0	0	0	0	0	0	0	0	0	0	0	0	0	0	0	0	0	0
292.07145280957	30	doublebond	17:0 C1	0	0	0	0	0	0	0	0	0	0	0	0	0	0	0	0	0	0	0	0	0	0	0	0	0	0	0	0	0
293.07927784164	1.5	doublebond	17:0 C1+H	0	0	0	0	0	0	10	0	0	0	0	0	0	0	0	0	0	0	0	0	0	0	0	0	0	0	0	0	0
305.07927784164	15	doublebond	17:0 C2-H	0	0	0	0	0	0	9	0	0	0	0	0	0	0	0	10	0	0	0	0	0	0	0	0	0	0	0	0	0
306.08710287371	45	doublebond	17:0 C2	0	0	0	0	0	744	506	500	86	105	147	0	0	0	334	560	204	98	21	110	0	0	0	286	188	227	0	45	10
307.09492790578	60	doublebond	17:0 C2+H	0	0	0	0	0	0	0	0	0	0	0	0	0	0	0	0	0	0	0	0	0	0	0	0	0	0	0	0	0
319.09492790578	60	doublebond	17:0 C3-H	0	0	0	0	0	525	268	220	89	33	65	0	0	0	131	185	190	78	16	76	0	0	0	70	167	82	11	10	11
320.10275293785	22.5	doublebond	17:0 C3	0	0	0	0	0	0	0	0	0	0	0	0	0	0	0	0	0	0	0	0	0	0	0	0	0	0	0	0	0
321.11057796992	15	doublebond	17:0 C3+H	0	0	0	0	0	0	0	0	0	0	0	0	0	0	0	0	0	0	0	0	0	0	0	0	0	0	0	0	0
332.32075525916	500	metaboliteclass	Precursor -C3H8NO6P	0	0	0	0	0	3103	1621	2276	359	398	504	0	0	0	1356	1972	1714	180	124	189	0	0	0	385	648	372	117	116	28
333.11057796992	15	doublebond	17:0 C4-H	0	0	0	0	0	29	41	59	15	0	0	0	0	0	15	11	11	12	0	0	0	0	0	0	11	0	0	0	0
334.11840300199	30	doublebond	17:0 C4	0	0	0	0	0	0	0	0	0	0	0	0	0	0	0	0	11	0	0	0	0	0	0	0	0	0	0	0	0
335.12622803406	1.5	doublebond	17:0 C4+H	0	0	0	0	0	0	0	0	0	0	0	0	0	0	0	0	0	0	0	0	0	0	0	0	0	0	0	0	0
347.12622803406	15	doublebond	17:0 C5-H	0	0	0	0	0	45	15	31	0	0	0	0	0	0	0	0	33	0	0	14	0	0	0	11	0	0	0	0	0
348.13405306613	30	doublebond	17:0 C5	0	0	0	0	0	58	82	41	33	13	0	0	0	0	28	11	18	0	11	0	0	0	0	0	13	10	0	0	0
349.1418780982	1.5	doublebond	17:0 C5+H	0	0	0	0	0	0	0	0	0	0	0	0	0	0	0	0	0	0	0	0	0	0	0	0	0	0	0	0	0
361.1418780982	15	doublebond	17:0 C6-H	0	0	0	0	0	79	101	61	9	0	28	0	0	0	35	89	28	0	0	11	0	0	0	11	11	11	11	0	0
362.14970313027	30	doublebond	17:0 C6	0	0	0	0	0	25	63	27	0	0	0	0	0	0	11	15	55	0	0	0	0	0	0	15	0	11	0	0	0
363.15752816234	1.5	doublebond	17:0 C6+H	0	0	0	0	0	0	0	0	0	0	0	0	0	0	0	0	0	0	0	0	0	0	0	0	0	0	0	0	0
375.15752816234	15	doublebond	17:0 C7-H	0	0	0	0	0	51	76	30	0	20	11	0	0	0	21	31	34	14	0	0	0	0	0	11	5	24	0	0	0
376.16535319441	30	doublebond	17:0 C7	0	0	0	0	0	43	58	40	32	5	0	0	0	0	0	26	11	0	0	0	0	0	0	0	0	0	0	0	0
377.17317822648	1.5	doublebond	17:0 C7+H	0	0	0	0	0	0	0	0	0	0	0	0	0	0	0	0	0	0	0	0	0	0	0	0	0	0	0	0	0
389.17317822648	15	doublebond	17:0 C8-H	0	0	0	0	0	39	103	81	11	11	0	0	0	0	35	55	14	0	0	0	0	0	0	27	11	0	0	0	0
390.18100325855	30	doublebond	17:0 C8	0	0	0	0	0	36	65	16	18	10	0	0	0	0	0	73	0	0	0	0	0	0	0	0	0	0	0	0	0
391.18882829062	1.5	doublebond	17:0 C8+H	0	0	0	0	0	0	0	9	0	0	0	0	0	0	0	0	0	0	0	0	0	0	0	0	0	0	0	0	0
403.18882829062	15	doublebond	17:0 C9-H	0	0	0	0	0	46	70	46	12	0	0	0	0	0	55	45	47	0	0	0	0	0	0	11	10	31	0	0	0
404.19665332269	30	doublebond	17:0 C9	0	0	0	0	0	24	36	21	0	0	0	0	0	0	50	24	11	0	0	0	0	0	0	20	0	18	0	0	0
405.20447835476	1.5	doublebond	17:0 C9+H	0	0	0	0	0	0	0	0	0	0	0	0	0	0	0	0	0	0	0	0	0	0	0	0	0	0	0	0	0
417.20447835476	15	doublebond	17:0 C10-H	0	0	0	0	0	74	144	50	16	0	37	0	0	0	79	87	25	0	0	11	0	0	0	10	0	9	0	0	0
418.21230338683	30	doublebond	17:0 C10	0	0	0	0	0	202	51	49	10	18	31	0	0	0	46	52	47	0	0	0	0	0	0	17	11	0	0	0	0
419.2201284189	1.5	doublebond	17:0 C10+H	0	0	0	0	0	0	0	0	0	0	0	0	0	0	0	0	0	0	0	0	0	0	0	0	0	0	0	0	0
431.2201284189	15	doublebond	17:0 C11-H	0	0	0	0	0	70	30	52	11	0	0	0	0	0	22	28	11	0	0	0	0	0	0	11	8	0	0	0	0
432.22795345097	30	doublebond	17:0 C11	0	0	0	0	0	53	61	36	0	12	31	0	0	0	28	70	67	11	0	0	0	0	0	16	24	11	0	0	0
433.23577848304	1.5	doublebond	17:0 C11+H	0	0	0	0	0	0	0	0	0	0	0	0	0	0	0	11	0	0	0	0	0	0	0	0	0	0	0	0	0
445.23577848304	15	doublebond	17:0 C12-H	0	0	0	0	0	25	41	61	0	0	0	0	0	0	22	11	18	0	0	0	0	0	0	11	28	7	0	0	0
446.24360351511	30	doublebond	17:0 C12	0	0	0	0	0	23	43	11	15	0	0	0	0	0	51	24	27	11	0	0	0	0	0	10	0	10	0	0	0
447.25142854718	1.5	doublebond	17:0 C12+H	0	0	0	0	0	11	13	0	0	0	0	0	0	0	0	0	0	0	0	0	0	0	0	0	0	0	0	0	0
459.25142854718	15	doublebond	17:0 C13-H	0	0	0	0	0	16	29	41	0	9	17	0	0	0	0	11	23	0	0	0	0	0	0	10	26	11	0	0	0
460.25925357925	30	doublebond	17:0 C13	0	0	0	0	0	11	14	11	0	0	11	0	0	0	0	0	0	0	0	0	0	0	0	0	0	0	0	0	0
461.26707861132	1.5	doublebond	17:0 C13+H	0	0	0	0	0	0	41	23	0	0	0	0	0	0	0	0	0	0	0	0	0	0	0	0	0	0	0	0	0
472.33202459669	200	metaboliteclass	Precursor -CHO2	0	0	0	0	0	750	635	555	89	96	89	0	0	0	190	320	322	40	51	11	0	0	0	114	97	249	48	35	58
473.26707861132	15	doublebond	17:0 C14-H	0	0	0	0	0	36	16	12	0	11	0	0	0	0	0	22	11	0	0	0	0	0	0	0	0	0	0	0	0
474.27490364339	30	doublebond	17:0 C14	0	0	0	0	0	0	31	0	0	0	0	0	0	0	0	0	0	0	0	0	0	0	0	0	0	0	0	0	0
475.28272867546	1.5	doublebond	17:0 C14+H	0	0	0	0	0	0	0	4	0	0	0	0	0	0	0	0	0	0	0	0	0	0	0	0	0	0	0	0	0
487.28272867546	15	doublebond	17:0 C15-H	0	0	0	0	0	11	11	24	0	0	0	0	0	0	0	22	19	0	0	0	0	0	0	12	0	63	0	0	0
488.29055370753	30	doublebond	17:0 C15	0	0	0	0	0	0	0	24	0	0	0	0	0	0	0	0	0	0	0	0	0	0	0	0	4	0	0	0	0
489.2983787396	1.5	doublebond	17:0 C15+H	0	0	0	0	0	0	0	0	0	0	0	0	0	0	0	0	11	0	0	0	0	0	0	0	0	0	0	0	0
499.31911418418	100	metaboliteclass	Precursor -H2O	0	0	0	0	0	551	549	727	191	218	78	0	0	0	479	364	423	59	113	26	0	0	0	135	271	154	22	11	38
501.2983787396	15	doublebond	17:0 C16-H	0	0	0	0	0	11	11	0	0	0	0	0	0	0	0	0	0	0	0	0	0	0	0	0	0	0	0	0	0
502.30620377167	30	doublebond	17:0 C16	0	0	0	0	0	0	0	0	0	0	0	0	0	0	0	0	0	0	0	0	0	0	0	0	0	0	0	0	0
503.31402880374	1.5	doublebond	17:0 C16+H	0	0	0	0	0	0	0	0	0	0	0	0	0	0	0	0	0	0	0	0	0	0	0	0	0	0	0	0	0
517.32967886788	999	precursor	Precursor	0	0	0	0	0	8676	8578	9247	3053	2115	2959	0	0	0	6271	6297	4566	1534	1664	2755	0	0	0	4019	5189	4072	1735	1502	1403
