## Supplementary material for "MS-DIAL 5 multimodal mass spectrometry data mining unveils lipidome complexities": Source data: AlignmentID000735.txt

m/z	Reference intensity	Spectrum	Comment	20230404_Blank_11_POS_EAD14	20230404_C12_10_POS_EAD14	20230404_C13_9_POS_EAD14_1	20230404_C13_9_POS_EAD14_2	20230404_C13_9_POS_EAD14_3	20230404_C13x1_1_POS_EAD14_1	20230404_C13x1_1_POS_EAD14_2	20230404_C13x1_1_POS_EAD14_3	20230404_C13x10_4_POS_EAD14_1	20230404_C13x10_4_POS_EAD14_2	20230404_C13x10_4_POS_EAD14_3	20230404_C13x100_7_POS_EAD14_1	20230404_C13x100_7_POS_EAD14_2	20230404_C13x100_7_POS_EAD14_3	20230404_C13x2_2_POS_EAD14_1	20230404_C13x2_2_POS_EAD14_2	20230404_C13x2_2_POS_EAD14_3	20230404_C13x20_5_POS_EAD14_1	20230404_C13x20_5_POS_EAD14_2	20230404_C13x20_5_POS_EAD14_3	20230404_C13x200_8_POS_EAD14_1	20230404_C13x200_8_POS_EAD14_2	20230404_C13x200_8_POS_EAD14_3	20230404_C13x5_3_POS_EAD14_1	20230404_C13x5_3_POS_EAD14_2	20230404_C13x5_3_POS_EAD14_3	20230404_C13x50_6_POS_EAD14_1	20230404_C13x50_6_POS_EAD14_2	20230404_C13x50_6_POS_EAD14_3
104.10699049344	200	metaboliteclass	C5H14NO+	0	0	0	0	0	37	92	42	0	9	0	0	0	0	105	58	79	0	0	0	0	0	0	26	32	36	0	0	0
166.06275633049	50	metaboliteclass	Header - H2O	0	0	0	0	0	82	124	89	419	415	381	25	0	0	2068	1996	2036	146	234	221	0	0	0	1313	1824	1448	42	18	21
184.07332101419	250	metaboliteclass	Header	0	0	0	0	0	1175	920	968	3129	3314	3464	1207	0	96	13704	9408	10690	2419	1940	1823	0	0	0	7558	7606	6865	1407	693	1067
224.10462114247	100	metaboliteclass	Gly-C	0	0	0	0	0	602	754	511	410	445	326	33	0	0	2511	1817	3281	197	133	375	0	0	0	2136	1456	1298	55	53	129
226.08388569789	200	metaboliteclass, snposition	Gly-O, -CH2(Sn1)	0	0	0	0	0	2506	1224	2021	1540	1424	954	176	0	29	5851	3877	4769	935	747	874	0	0	0	5158	3647	3339	171	133	134
240.09953576203	100	acylchain	-18:1(9)-O	0	0	0	0	0	90	117	94	63	71	66	6	0	0	428	461	780	57	114	149	0	0	0	334	257	304	11	0	0
258.11010044573	100	acylchain	-18:1(9)	0	0	0	0	0	478	486	830	390	404	235	43	0	0	2026	1672	2243	229	244	230	0	0	0	1498	1068	1279	70	29	15
265.25259211268	100	acylchain	18:1(9) acyl	0	0	0	0	0	134	139	88	0	10	17	0	0	0	125	165	149	10	7	19	0	0	0	127	34	85	0	0	0
284.08936500115	10	doublebond	18:1(9) C1-H	0	0	0	0	0	20	14	0	10	0	0	0	0	0	41	50	59	0	10	0	0	0	0	37	37	28	0	0	0
285.09719003322	20	doublebond	18:1(9) C1	0	0	0	0	0	10	20	20	18	10	0	0	0	0	28	36	29	0	0	0	0	0	0	102	44	17	0	0	0
286.10501506529	1	doublebond	18:1(9) C1+H	0	0	0	0	0	31	19	20	0	0	0	0	0	0	45	63	36	0	16	0	0	0	0	41	10	126	0	0	0
298.10501506529	10	doublebond	18:1(9) C2-H	0	0	0	0	0	73	46	53	35	36	43	0	0	0	119	177	141	0	0	19	0	0	0	111	178	49	0	0	0
299.11284009736	30	doublebond	18:1(9) C2	0	0	0	0	0	377	683	586	334	347	268	10	0	0	1523	2310	2146	140	129	212	0	0	0	1188	1050	1505	34	36	28
300.12066512943	40	doublebond	18:1(9) C2+H	0	0	0	0	0	35	21	89	26	10	10	0	0	0	87	128	32	0	0	50	0	0	0	117	96	35	10	0	0
312.12066512943	40	doublebond	18:1(9) C3-H	0	0	0	0	0	921	1114	944	652	551	379	66	0	0	2481	3771	3519	473	303	355	0	0	0	2300	1877	2614	171	41	97
313.1284901615	15	doublebond	18:1(9) C3	0	0	0	0	0	28	19	38	41	42	42	0	0	0	81	96	79	0	0	0	0	0	0	80	106	45	0	0	0
314.13631519357	10	doublebond	18:1(9) C3+H	0	0	0	0	0	0	0	0	0	0	0	0	0	0	0	0	13	0	0	0	0	0	0	0	0	0	0	0	0
326.13631519357	10	doublebond	18:1(9) C4-H	0	0	0	0	0	227	187	207	91	220	89	0	0	0	832	1304	544	57	26	34	0	0	0	303	568	664	11	8	11
327.14414022564	20	doublebond	18:1(9) C4	0	0	0	0	0	27	33	11	5	24	11	0	0	0	70	101	103	0	11	11	0	0	0	66	45	81	0	0	0
328.15196525771	1	doublebond	18:1(9) C4+H	0	0	0	0	0	0	0	13	0	0	0	0	0	0	17	54	0	0	0	0	0	0	0	25	0	0	0	0	0
340.15196525771	10	doublebond	18:1(9) C5-H	0	0	0	0	0	84	115	179	30	48	42	0	0	0	192	234	288	21	65	42	0	0	0	390	275	199	0	17	0
341.15979028978	20	doublebond	18:1(9) C5	0	0	0	0	0	158	57	90	59	111	76	0	0	0	197	189	227	42	15	40	0	0	0	96	170	94	11	0	0
342.16761532185	1	doublebond	18:1(9) C5+H	0	0	0	0	0	0	11	0	0	0	0	0	0	0	23	11	0	0	0	0	0	0	0	12	11	0	0	0	0
354.16761532185	10	doublebond	18:1(9) C6-H	0	0	0	0	0	311	226	345	81	131	253	0	0	0	741	403	804	50	103	100	0	0	0	406	349	360	14	41	29
355.17544035392	20	doublebond	18:1(9) C6	0	0	0	0	0	173	149	75	38	104	50	0	0	0	242	270	454	24	79	77	0	0	0	292	250	235	6	0	0
356.18326538599	1	doublebond	18:1(9) C6+H	0	0	0	0	0	14	0	0	0	0	0	0	0	0	39	11	0	0	0	0	0	0	0	21	261	19	0	0	0
368.18326538599	80	doublebond, doublebond_high	18:1(9) C7-H	0	0	0	0	0	884	541	688	235	313	317	50	0	0	1579	2032	2173	166	285	189	0	0	0	1520	1265	1921	30	29	79
369.19109041806	40	doublebond	18:1(9) C7	0	0	0	0	0	288	233	165	94	58	172	20	0	0	550	475	510	78	20	44	0	0	0	312	353	392	0	11	0
370.19891545013	1	doublebond	18:1(9) C7+H	0	0	0	0	0	20	24	11	0	0	0	0	0	0	24	44	11	0	0	0	0	0	0	18	16	0	0	0	0
382.19891545013	10	doublebond	18:1(9) C8-H	0	0	0	0	0	256	236	336	99	102	66	0	0	0	476	558	689	14	54	22	0	0	0	273	409	283	19	0	0
383.2067404822	20	doublebond	18:1(9) C8	0	0	0	0	0	120	172	125	128	119	44	0	0	0	519	556	253	24	11	34	0	0	0	512	156	183	0	0	0
384.21456551427	1	doublebond	18:1(9) C8+H	0	0	0	0	0	46	52	55	12	14	11	0	0	0	112	49	61	53	0	0	0	0	0	190	35	57	0	0	0
395.2067404822	5	doublebond	18:1(9) C9-H	0	0	0	0	0	28	27	35	0	18	10	0	0	0	100	62	137	0	0	11	0	0	0	111	65	50	0	0	0
396.21456551427	10	doublebond, doublebond_low	18:1(9) C9	0	0	0	0	0	381	246	282	76	100	86	0	0	0	450	552	624	26	61	40	0	0	0	247	209	541	0	0	11
397.22239054634	1	doublebond	18:1(9) C9+H	0	0	0	0	0	176	228	211	15	71	102	0	0	0	237	432	194	19	11	11	0	0	0	189	86	145	103	0	0
408.21456551427	10	doublebond	18:1(9) C10-H	0	0	0	0	0	194	214	170	76	81	52	11	0	0	368	444	277	30	70	51	0	0	0	229	378	213	23	0	29
409.22239054634	20	doublebond	18:1(9) C10	0	0	0	0	0	45	56	73	11	12	11	0	0	0	191	179	136	0	11	11	0	0	0	57	125	294	0	0	0
410.23021557841	1	doublebond	18:1(9) C10+H	0	0	0	0	0	395	445	387	56	88	15	0	0	0	382	654	367	78	67	13	0	0	0	251	300	275	0	0	0
422.23021557841	40	doublebond	18:1(9) C11-H	0	0	0	0	0	609	474	374	158	173	109	0	0	0	917	785	919	43	100	181	0	0	0	715	485	429	58	16	10
423.23804061048	80	doublebond, doublebond_high	18:1(9) C11	0	0	0	0	0	880	867	576	197	266	292	11	0	11	1626	1983	2036	114	173	245	0	0	0	1712	1331	1034	31	22	16
424.24586564255	1	doublebond	18:1(9) C11+H	0	0	0	0	0	500	548	415	15	164	59	0	0	0	599	665	865	39	12	37	0	0	0	285	163	228	26	11	0
436.24586564255	10	doublebond	18:1(9) C12-H	0	0	0	0	0	369	371	667	90	125	68	35	0	0	648	466	1070	153	78	63	0	0	0	372	500	430	31	11	11
437.25369067462	20	doublebond	18:1(9) C12	0	0	0	0	0	86	374	124	52	68	26	0	0	0	457	166	269	37	22	0	0	0	0	112	105	415	0	0	0
438.26151570669	1	doublebond	18:1(9) C12+H	0	0	0	0	0	333	454	378	69	31	139	0	0	0	515	307	195	55	11	18	0	0	0	276	125	201	0	0	0
450.26151570669	10	doublebond	18:1(9) C13-H	0	0	0	0	0	82	94	74	11	105	77	0	0	0	161	97	376	0	18	25	0	0	0	161	326	160	0	0	0
451.26934073876	20	doublebond	18:1(9) C13	0	0	0	0	0	96	37	61	11	25	23	0	0	0	192	229	152	11	44	11	0	0	0	151	81	120	0	0	0
452.27716577083	1	doublebond	18:1(9) C13+H	0	0	0	0	0	150	224	256	18	0	0	0	0	0	276	96	229	14	37	7	0	0	0	154	40	61	0	0	0
464.27716577083	10	doublebond	18:1(9) C14-H	0	0	0	0	0	173	152	168	21	92	65	0	0	0	390	335	322	40	56	42	0	0	0	305	210	184	0	0	0
465.2849908029	20	doublebond	18:1(9) C14	0	0	0	0	0	48	97	49	0	33	39	0	0	0	81	84	130	0	0	9	0	0	0	73	97	89	10	10	0
466.29281583497	1	doublebond	18:1(9) C14+H	0	0	0	0	0	64	134	39	0	0	11	0	0	0	98	71	27	0	0	0	0	0	0	58	18	48	0	0	0
478.29281583497	10	doublebond	18:1(9) C15-H	0	0	0	0	0	143	123	296	75	24	31	0	0	0	235	224	339	13	118	19	0	0	0	228	160	348	13	0	0
479.30064086704	20	doublebond	18:1(9) C15	0	0	0	0	0	154	71	344	11	33	61	11	0	0	191	267	122	16	43	17	0	0	0	87	163	193	9	11	0
480.30846589911	1	doublebond	18:1(9) C15+H	0	0	0	0	0	19	34	26	11	11	0	0	0	0	40	226	21	0	0	0	0	0	0	29	22	29	0	0	0
492.30846589911	10	doublebond	18:1(9) C16-H	0	0	0	0	0	131	137	116	62	106	40	0	0	0	298	264	257	112	24	49	0	0	0	304	109	288	0	0	4
493.31629093118	20	doublebond	18:1(9) C16	0	0	0	0	0	138	167	187	49	40	37	0	0	0	190	180	213	25	28	22	0	0	0	142	117	153	11	0	0
494.32411596325	1	doublebond	18:1(9) C16+H	0	0	0	0	0	30	35	39	0	0	11	0	0	0	132	16	94	0	0	11	0	0	0	44	11	46	0	0	0
504.34485140783	200	metaboliteclass	C5H14NO+	0	0	0	0	0	589	470	612	83	195	219	0	0	0	727	530	611	102	76	52	0	0	0	366	530	449	19	63	29
506.32411596325	10	doublebond	18:1(9) C17-H	0	0	0	0	0	134	98	168	44	75	96	0	0	0	0	593	356	65	25	66	0	0	0	208	196	139	32	0	0
507.33194099532	20	doublebond	18:1(9) C17	0	0	0	0	0	147	71	193	24	17	6	0	0	0	151	172	216	15	11	89	0	0	0	78	85	123	0	8	0
508.33976602739	1	doublebond	18:1(9) C17+H	0	0	0	0	0	19	11	11	11	8	0	0	0	0	0	40	75	0	0	0	0	0	0	10	15	24	0	0	0
522.35541609153	999	precursor	Precursor	0	0	0	0	0	31040	34505	24075	4901	7067	5986	1141	0	91	15290	16445	12460	5246	4930	4437	0	0	0	9206	9805	12986	1727	2092	2134
