## Supplementary material for "MS-DIAL 5 multimodal mass spectrometry data mining unveils lipidome complexities": Source data: AlignmentID000739.txt

m/z	Reference intensity	Spectrum	Comment	20230404_Blank_11_POS_EAD14	20230404_C12_10_POS_EAD14	20230404_C13_9_POS_EAD14_1	20230404_C13_9_POS_EAD14_2	20230404_C13_9_POS_EAD14_3	20230404_C13x1_1_POS_EAD14_1	20230404_C13x1_1_POS_EAD14_2	20230404_C13x1_1_POS_EAD14_3	20230404_C13x10_4_POS_EAD14_1	20230404_C13x10_4_POS_EAD14_2	20230404_C13x10_4_POS_EAD14_3	20230404_C13x100_7_POS_EAD14_1	20230404_C13x100_7_POS_EAD14_2	20230404_C13x100_7_POS_EAD14_3	20230404_C13x2_2_POS_EAD14_1	20230404_C13x2_2_POS_EAD14_2	20230404_C13x2_2_POS_EAD14_3	20230404_C13x20_5_POS_EAD14_1	20230404_C13x20_5_POS_EAD14_2	20230404_C13x20_5_POS_EAD14_3	20230404_C13x200_8_POS_EAD14_1	20230404_C13x200_8_POS_EAD14_2	20230404_C13x200_8_POS_EAD14_3	20230404_C13x5_3_POS_EAD14_1	20230404_C13x5_3_POS_EAD14_2	20230404_C13x5_3_POS_EAD14_3	20230404_C13x50_6_POS_EAD14_1	20230404_C13x50_6_POS_EAD14_2	20230404_C13x50_6_POS_EAD14_3
155.01038640446	400	metaboliteclass	C3H9O6P - H2O	0	0	0	0	0	5212	3105	3807	171	221	256	0	0	0	1447	1223	1775	231	311	159	0	0	0	856	967	1573	0	0	0
173.02095108816	300	metaboliteclass	C3H9O6P	0	0	0	0	0	4792	5424	5242	1043	999	680	0	0	0	1808	2934	1942	1017	556	882	0	0	0	1698	2586	2733	0	0	0
186.01620006089	300	metaboliteclass	Header	0	0	0	0	0	3978	4266	3827	788	704	743	0	0	0	1635	1612	2421	506	256	478	0	0	0	1356	1161	1964	0	0	0
226.04750018917	100	metaboliteclass	Gly-C	0	0	0	0	0	489	875	560	41	45	96	0	0	0	236	130	175	12	119	44	0	0	0	161	169	250	0	0	0
228.02676474459	200	metaboliteclass, snposition	Gly-O, -CH2(Sn1)	0	0	0	0	0	3614	3690	2782	248	313	325	0	0	0	1112	767	1045	308	53	316	0	0	0	967	647	866	0	0	0
242.04241480873	100	acylchain	-18:1(9)-O	0	0	0	0	0	1044	1180	1404	26	71	104	0	0	0	231	245	298	21	27	50	0	0	0	121	219	273	0	0	0
260.05297949243	100	acylchain	-18:1(9)	0	0	0	0	0	1530	2552	1870	176	68	107	0	0	0	472	632	700	157	80	119	0	0	0	460	608	557	0	0	0
265.25259211268	100	acylchain	18:1(9) acyl+	0	0	0	0	0	1189	569	595	17	79	12	0	0	0	239	208	212	10	23	32	0	0	0	73	148	197	0	0	0
286.03224404785	15	doublebond	18:1(9) C1-H	0	0	0	0	0	0	5	0	0	0	0	0	0	0	0	0	0	0	0	0	0	0	0	0	0	0	0	0	0
287.04006907992	30	doublebond	18:1(9) C1	0	0	0	0	0	0	0	0	0	0	0	0	0	0	0	0	0	0	0	0	0	0	0	0	0	0	0	0	0
288.04789411199	1.5	doublebond	18:1(9) C1+H	0	0	0	0	0	10	45	10	0	16	0	0	0	0	0	0	0	0	0	0	0	0	0	0	0	0	0	0	0
300.04789411199	15	doublebond	18:1(9) C2-H	0	0	0	0	0	0	0	0	0	0	0	0	0	0	0	0	0	0	0	0	0	0	0	0	0	0	0	0	0
301.05571914406	45	doublebond	18:1(9) C2	0	0	0	0	0	590	386	586	16	15	61	0	0	0	184	148	88	12	0	10	0	0	0	146	161	107	0	0	0
302.06354417613	60	doublebond	18:1(9) C2+H	0	0	0	0	0	0	0	0	0	0	0	0	0	0	0	0	0	0	0	0	0	0	0	0	0	0	0	0	0
314.06354417613	60	doublebond	18:1(9) C3-H	0	0	0	0	0	357	723	363	11	32	13	0	0	0	198	54	94	0	22	21	0	0	0	11	61	60	0	0	0
315.0713692082	22.5	doublebond	18:1(9) C3	0	0	0	0	0	0	0	0	0	0	0	0	0	0	0	0	0	0	0	0	0	0	0	0	0	0	0	0	0
316.07919424027	15	doublebond	18:1(9) C3+H	0	0	0	0	0	0	0	0	0	0	0	0	0	0	0	0	0	0	0	0	0	0	0	0	0	0	0	0	0
328.07919424027	15	doublebond	18:1(9) C4-H	0	0	0	0	0	49	131	61	0	0	0	0	0	0	0	0	11	0	0	0	0	0	0	0	8	11	0	0	0
329.08701927234	30	doublebond	18:1(9) C4	0	0	0	0	0	0	19	0	0	0	0	0	0	0	0	0	0	0	0	0	0	0	0	0	0	0	0	0	0
330.09484430441	1.5	doublebond	18:1(9) C4+H	0	0	0	0	0	0	10	0	0	0	0	0	0	0	0	0	0	0	0	0	0	0	0	0	0	0	0	0	0
339.28937152951	500	metaboliteclass	Precursor -C3H8NO6P	0	0	0	0	0	4077	5235	3653	267	135	181	0	0	0	1391	1180	1110	165	101	337	0	0	0	861	1215	1232	0	0	0
342.09484430441	15	doublebond	18:1(9) C5-H	0	0	0	0	0	11	20	22	0	0	0	0	0	0	0	0	11	0	0	0	0	0	0	56	0	0	0	0	0
343.10266933648	30	doublebond	18:1(9) C5	0	0	0	0	0	20	32	97	0	0	0	0	0	0	0	10	16	0	0	0	0	0	0	0	21	0	0	0	0
344.11049436855	1.5	doublebond	18:1(9) C5+H	0	0	0	0	0	12	0	11	0	0	0	0	0	0	0	0	0	0	0	0	0	0	0	0	0	0	0	0	0
356.11049436855	15	doublebond	18:1(9) C6-H	0	0	0	0	0	30	80	54	0	0	0	0	0	0	20	0	0	0	0	0	0	0	0	0	11	11	0	0	0
357.11831940062	30	doublebond	18:1(9) C6	0	0	0	0	0	76	55	19	0	0	0	0	0	0	0	41	11	0	0	0	0	0	0	11	11	20	0	0	0
358.12614443269	1.5	doublebond	18:1(9) C6+H	0	0	0	0	0	0	0	0	0	0	0	0	0	0	0	0	0	0	0	0	0	0	0	0	0	0	0	0	0
370.12614443269	120	doublebond, doublebond_high	18:1(9) C7-H	0	0	0	0	0	304	440	427	35	0	19	0	0	0	56	114	123	11	7	11	0	0	0	51	121	128	0	0	0
371.13396946476	60	doublebond	18:1(9) C7	0	0	0	0	0	190	129	136	0	0	0	0	0	0	72	55	32	0	0	0	0	0	0	6	11	10	0	0	0
372.14179449683	1.5	doublebond	18:1(9) C7+H	0	0	0	0	0	0	0	0	0	0	0	0	0	0	0	0	0	0	0	0	0	0	0	0	0	0	0	0	0
384.14179449683	15	doublebond	18:1(9) C8-H	0	0	0	0	0	94	256	74	0	0	0	0	0	0	0	29	43	0	0	0	0	0	0	0	28	14	0	0	0
385.1496195289	30	doublebond	18:1(9) C8	0	0	0	0	0	99	106	54	11	0	11	0	0	0	7	59	48	0	0	0	0	0	0	16	11	46	0	0	0
386.15744456097	1.5	doublebond	18:1(9) C8+H	0	0	0	0	0	17	24	12	0	0	0	0	0	0	11	0	0	0	0	0	0	0	0	0	0	11	0	0	0
397.1496195289	7.5	doublebond	18:1(9) C9-H	0	0	0	0	0	26	0	16	0	0	0	0	0	0	11	0	0	0	0	0	0	0	0	0	0	0	0	0	0
398.15744456097	15	doublebond, doublebond_low	18:1(9) C9	0	0	0	0	0	218	94	159	0	0	10	0	0	0	55	21	7	7	9	0	0	0	0	12	12	15	0	0	0
399.16526959304	1.5	doublebond	18:1(9) C9+H	0	0	0	0	0	78	21	82	0	0	0	0	0	0	11	45	24	0	0	0	0	0	0	11	20	11	0	0	0
410.15744456097	15	doublebond	18:1(9) C10-H	0	0	0	0	0	61	78	120	0	11	8	0	0	0	10	70	12	0	0	0	0	0	0	16	15	11	0	0	0
411.16526959304	30	doublebond	18:1(9) C10	0	0	0	0	0	7	42	20	0	0	0	0	0	0	7	12	0	0	0	0	0	0	0	0	18	0	0	0	0
412.17309462511	1.5	doublebond	18:1(9) C10+H	0	0	0	0	0	228	173	188	0	0	0	0	0	0	54	43	115	10	0	0	0	0	0	11	25	11	0	0	0
424.17309462511	60	doublebond	18:1(9) C11-H	0	0	0	0	0	151	116	93	0	0	0	0	0	0	0	11	23	0	0	7	0	0	0	0	37	20	0	0	0
425.18091965718	120	doublebond, doublebond_high	18:1(9) C11	0	0	0	0	0	482	254	437	27	9	19	0	0	0	116	105	74	13	4	11	0	0	0	60	69	45	0	0	0
426.18874468925	1.5	doublebond	18:1(9) C11+H	0	0	0	0	0	270	218	274	11	39	0	0	0	0	57	88	147	0	0	0	0	0	0	25	18	9	0	0	0
438.18874468925	15	doublebond	18:1(9) C12-H	0	0	0	0	0	43	59	67	0	0	0	0	0	0	11	13	11	0	0	11	0	0	0	14	0	0	0	0	0
439.19656972132	30	doublebond	18:1(9) C12	0	0	0	0	0	11	0	67	0	0	0	0	0	0	0	14	0	0	0	0	0	0	0	0	0	0	0	0	0
440.20439475339	1.5	doublebond	18:1(9) C12+H	0	0	0	0	0	249	173	234	0	28	10	0	0	0	47	66	71	0	0	0	0	0	0	45	71	31	0	0	0
452.20439475339	15	doublebond	18:1(9) C13-H	0	0	0	0	0	23	24	109	0	0	0	0	0	0	39	0	11	0	0	0	0	0	0	14	0	13	0	0	0
453.21221978546	30	doublebond	18:1(9) C13	0	0	0	0	0	96	19	83	0	0	0	0	0	0	21	11	0	0	0	0	0	0	0	0	13	0	0	0	0
454.22004481753	1.5	doublebond	18:1(9) C13+H	0	0	0	0	0	239	89	92	0	0	0	0	0	0	11	34	12	11	0	0	0	0	0	7	85	11	0	0	0
466.22004481753	15	doublebond	18:1(9) C14-H	0	0	0	0	0	19	55	64	0	0	0	0	0	0	23	25	9	0	0	0	0	0	0	0	0	0	0	0	0
467.2278698496	30	doublebond	18:1(9) C14	0	0	0	0	0	0	12	11	0	0	0	0	0	0	0	51	0	0	0	0	0	0	0	86	0	0	0	0	0
468.23569488167	1.5	doublebond	18:1(9) C14+H	0	0	0	0	0	42	66	70	0	0	0	0	0	0	30	0	11	0	0	0	0	0	0	10	0	11	0	0	0
479.30064086704	200	metaboliteclass	Precursor -CHO2	0	0	0	0	0	1671	939	1104	56	40	26	0	0	0	398	267	329	127	26	62	0	0	0	275	296	373	0	0	0
480.23569488167	15	doublebond	18:1(9) C15-H	0	0	0	0	0	12	28	26	0	0	0	0	0	0	0	0	12	0	0	0	0	0	0	0	0	11	0	0	0
481.24351991374	30	doublebond	18:1(9) C15	0	0	0	0	0	140	39	48	0	0	0	0	0	0	15	25	11	0	0	0	0	0	0	17	0	11	0	0	0
482.25134494581	1.5	doublebond	18:1(9) C15+H	0	0	0	0	0	0	11	0	0	0	0	0	0	0	0	0	0	0	0	0	0	0	0	0	0	0	0	0	0
494.25134494581	15	doublebond	18:1(9) C16-H	0	0	0	0	0	23	42	74	0	0	0	0	0	0	0	11	19	0	0	0	0	0	0	0	0	11	0	0	0
495.25916997788	30	doublebond	18:1(9) C16	0	0	0	0	0	93	96	51	0	0	11	0	0	0	23	51	11	0	0	0	0	0	0	55	0	5	0	0	0
496.26699500995	1.5	doublebond	18:1(9) C16+H	0	0	0	0	0	8	11	11	0	0	0	0	0	0	0	0	0	0	0	0	0	0	0	0	0	0	0	0	0
506.28773045453	100	metaboliteclass	Precursor -H2O	0	0	0	0	0	741	1065	1092	81	14	67	0	0	0	179	795	252	62	14	40	0	0	0	140	205	395	0	0	0
508.26699500995	15	doublebond	18:1(9) C17-H	0	0	0	0	0	11	11	21	0	0	0	0	0	0	11	0	10	0	0	0	0	0	0	0	0	56	0	0	0
509.27482004202	30	doublebond	18:1(9) C17	0	0	0	0	0	12	0	11	0	0	0	0	0	0	0	0	0	0	0	0	0	0	0	0	0	0	0	0	0
510.28264507409	1.5	doublebond	18:1(9) C17+H	0	0	0	0	0	0	0	0	0	0	0	0	0	0	0	0	0	0	0	0	0	0	0	0	0	0	0	0	0
524.29829513823	999	precursor	Precursor	0	0	0	0	0	9853	15361	10853	2490	2754	1864	0	0	0	5684	9828	6792	2216	2109	1303	0	0	0	5751	4070	5196	0	0	0
