## Supplementary material for "MS-DIAL 5 multimodal mass spectrometry data mining unveils lipidome complexities": Source data: AlignmentID000769.txt

m/z	Reference intensity	Spectrum	Comment	20230404_Blank_11_POS_EAD14	20230404_C12_10_POS_EAD14	20230404_C13_9_POS_EAD14_1	20230404_C13_9_POS_EAD14_2	20230404_C13_9_POS_EAD14_3	20230404_C13x1_1_POS_EAD14_1	20230404_C13x1_1_POS_EAD14_2	20230404_C13x1_1_POS_EAD14_3	20230404_C13x10_4_POS_EAD14_1	20230404_C13x10_4_POS_EAD14_2	20230404_C13x10_4_POS_EAD14_3	20230404_C13x100_7_POS_EAD14_1	20230404_C13x100_7_POS_EAD14_2	20230404_C13x100_7_POS_EAD14_3	20230404_C13x2_2_POS_EAD14_1	20230404_C13x2_2_POS_EAD14_2	20230404_C13x2_2_POS_EAD14_3	20230404_C13x20_5_POS_EAD14_1	20230404_C13x20_5_POS_EAD14_2	20230404_C13x20_5_POS_EAD14_3	20230404_C13x200_8_POS_EAD14_1	20230404_C13x200_8_POS_EAD14_2	20230404_C13x200_8_POS_EAD14_3	20230404_C13x5_3_POS_EAD14_1	20230404_C13x5_3_POS_EAD14_2	20230404_C13x5_3_POS_EAD14_3	20230404_C13x50_6_POS_EAD14_1	20230404_C13x50_6_POS_EAD14_2	20230404_C13x50_6_POS_EAD14_3
155.01038641917	200	metaboliteclass	Header - H2O	0	0	0	0	0	536	244	140	40	19	14	0	0	0	228	200	123	0	14	23	0	0	0	82	87	51	0	0	0
173.02095110287	300	metaboliteclass	Header	0	0	0	0	0	2366	2221	1105	176	497	140	0	0	0	891	1064	1093	0	81	92	0	0	0	606	310	412	0	0	0
200.03978132595	100	snposition	-H2O -CD2(Sn1)	0	0	0	0	0	31	26	49	0	0	0	0	0	0	0	20	0	0	0	0	0	0	0	10	0	0	0	0	0
218.05034602436	200	metaboliteclass, snposition	Gly-O, -CD2(Sn1)	0	0	0	0	0	333	419	118	10	30	60	0	0	0	437	239	132	0	68	0	0	0	0	96	98	102	0	0	0
218.0836349608	100	metaboliteclass	Gly-C	0	0	0	0	0	0	0	0	0	0	0	0	0	0	0	0	60	0	0	0	0	0	0	0	0	0	0	0	0
234.07854956565	100	acylchain	-19:0-H2O	0	0	0	0	0	166	188	224	35	10	22	0	0	0	75	97	74	0	26	0	0	0	0	25	22	32	0	0	0
252.08966282925	200	acylchain	-19:0	0	0	0	0	0	521	530	288	17	119	27	0	0	0	298	339	451	0	18	21	0	0	0	124	205	106	0	0	0
278.06837880477	10	doublebond	19:0 C1-H	0	0	0	0	0	0	0	0	0	0	0	0	0	0	0	0	0	0	0	0	0	0	0	0	0	0	0	0	0
279.07620383684	20	doublebond	19:0 C1	0	0	0	0	0	0	0	0	0	0	0	0	0	0	0	0	0	0	0	0	0	0	0	0	0	0	0	0	0
280.08402886891	1	doublebond	19:0 C1+H	0	0	0	0	0	0	0	0	0	0	0	0	0	0	0	0	0	0	0	0	0	0	0	0	0	0	0	0	0
281.28389224096	100	acylchain	19:0 acyl	0	0	0	0	0	50	32	11	10	18	0	0	0	0	33	23	18	0	0	0	0	0	0	10	0	11	0	0	0
292.08402886891	10	doublebond	19:0 C2-H	0	0	0	0	0	0	0	0	0	0	0	0	0	0	0	0	0	0	0	0	0	0	0	0	0	0	0	0	0
293.09185390098	30	doublebond	19:0 C2	0	0	0	0	0	75	115	63	10	16	0	0	0	0	59	25	29	0	0	0	0	0	0	20	35	82	0	0	0
294.09967893305	40	doublebond	19:0 C2+H	0	0	0	0	0	0	0	0	0	0	0	0	0	0	0	0	0	0	0	0	0	0	0	0	0	0	0	0	0
306.09967893305	40	doublebond	19:0 C3-H	0	0	0	0	0	17	18	10	10	0	0	0	0	0	10	0	0	0	0	0	0	0	0	0	0	0	0	0	0
307.10750396512	15	doublebond	19:0 C3	0	0	0	0	0	0	0	0	0	0	0	0	0	0	0	0	0	0	0	0	0	0	0	0	0	0	0	0	0
308.11532899719	10	doublebond	19:0 C3+H	0	0	0	0	0	0	0	0	0	0	0	0	0	0	0	0	0	0	0	0	0	0	0	0	0	0	0	0	0
320.11532899719	10	doublebond	19:0 C4-H	0	0	0	0	0	0	0	0	0	0	0	0	0	0	0	0	0	0	0	0	0	0	0	0	0	0	0	0	0
321.12315402926	20	doublebond	19:0 C4	0	0	0	0	0	0	0	0	0	0	0	0	0	0	0	0	0	0	0	0	0	0	0	0	0	0	0	0	0
322.13097906133	1	doublebond	19:0 C4+H	0	0	0	0	0	0	0	0	0	0	0	0	0	0	0	0	0	0	0	0	0	0	0	0	0	0	0	0	0
334.13097906133	10	doublebond	19:0 C5-H	0	0	0	0	0	0	0	0	0	0	0	0	0	0	0	0	0	0	0	0	0	0	0	0	0	0	0	0	0
335.1388040934	20	doublebond	19:0 C5	0	0	0	0	0	0	0	0	0	0	0	0	0	0	0	0	0	0	0	0	0	0	0	0	0	0	0	0	0
336.14662912547	1	doublebond	19:0 C5+H	0	0	0	0	0	0	0	0	0	0	0	0	0	0	0	0	0	0	0	0	0	0	0	0	0	0	0	0	0
348.14662912547	10	doublebond	19:0 C6-H	0	0	0	0	0	0	0	0	0	0	0	0	0	0	0	0	0	0	0	0	0	0	0	0	0	0	0	0	0
349.15445415754	20	doublebond	19:0 C6	0	0	0	0	0	0	0	0	0	0	0	0	0	0	0	0	0	0	0	0	0	0	0	0	0	0	0	0	0
350.16227918961	1	doublebond	19:0 C6+H	0	0	0	0	0	0	0	0	0	0	0	0	0	0	0	0	0	0	0	0	0	0	0	0	0	0	0	0	0
360.35205540215	500	metaboliteclass	Precursor -C3H9O6P	0	0	0	0	0	387	585	406	21	126	35	0	0	0	210	314	240	0	23	13	0	0	0	65	82	210	0	0	0
362.16227918961	10	doublebond	19:0 C7-H	0	0	0	0	0	0	0	0	0	0	0	0	0	0	0	0	0	0	0	0	0	0	0	0	0	0	0	0	0
363.17010422168	20	doublebond	19:0 C7	0	0	0	0	0	0	0	0	0	0	0	0	0	0	0	0	0	0	0	0	0	0	0	0	0	0	0	0	0
364.17792925375	1	doublebond	19:0 C7+H	0	0	0	0	0	0	0	0	0	0	0	0	0	0	0	0	0	0	0	0	0	0	0	0	0	0	0	0	0
376.17792925375	10	doublebond	19:0 C8-H	0	0	0	0	0	0	0	0	0	0	0	0	0	0	0	0	0	0	0	0	0	0	0	0	0	0	0	0	0
377.18575428582	20	doublebond	19:0 C8	0	0	0	0	0	15	25	0	0	0	0	0	0	0	0	0	0	0	0	0	0	0	0	0	0	0	0	0	0
378.19357931789	1	doublebond	19:0 C8+H	0	0	0	0	0	0	0	0	0	0	0	0	0	0	0	0	0	0	0	0	0	0	0	0	0	0	0	0	0
390.19357931789	10	doublebond	19:0 C9-H	0	0	0	0	0	0	0	0	0	0	0	0	0	0	11	0	0	0	0	0	0	0	0	0	0	0	0	0	0
391.20140434996	20	doublebond	19:0 C9	0	0	0	0	0	0	26	10	0	0	0	0	0	0	0	0	0	0	0	0	0	0	0	0	0	0	0	0	0
392.20922938203	1	doublebond	19:0 C9+H	0	0	0	0	0	0	0	0	0	0	0	0	0	0	0	0	4	0	0	0	0	0	0	0	0	0	0	0	0
404.20922938203	10	doublebond	19:0 C10-H	0	0	0	0	0	11	0	0	0	0	0	0	0	0	0	0	0	0	0	0	0	0	0	0	0	0	0	0	0
405.2170544141	20	doublebond	19:0 C10	0	0	0	0	0	0	13	0	0	0	0	0	0	0	0	12	0	0	0	0	0	0	0	0	0	0	0	0	0
406.22487944617	1	doublebond	19:0 C10+H	0	0	0	0	0	0	0	0	0	0	0	0	0	0	0	0	0	0	0	0	0	0	0	0	0	0	0	0	0
418.22487944617	10	doublebond	19:0 C11-H	0	0	0	0	0	0	0	0	0	0	0	0	0	0	11	0	0	0	0	0	0	0	0	0	0	0	0	0	0
419.23270447824	20	doublebond	19:0 C11	0	0	0	0	0	34	11	21	0	0	0	0	0	0	0	0	20	0	0	0	0	0	0	0	0	0	0	0	0
420.24052951031	1	doublebond	19:0 C11+H	0	0	0	0	0	0	0	0	0	0	0	0	0	0	0	0	0	0	0	0	0	0	0	0	0	0	0	0	0
432.24052951031	10	doublebond	19:0 C12-H	0	0	0	0	0	0	0	0	0	0	0	0	0	0	0	0	0	0	0	0	0	0	0	0	0	0	0	0	0
433.24835454238	20	doublebond	19:0 C12	0	0	0	0	0	11	24	26	0	0	0	0	0	0	11	12	10	0	0	0	0	0	0	0	0	0	0	0	0
434.25617957445	1	doublebond	19:0 C12+H	0	0	0	0	0	0	0	0	0	0	0	0	0	0	0	0	0	0	0	0	0	0	0	0	0	0	0	0	0
440.31893448809	100	metaboliteclass	[M+H]+ -C3H6O2 -H2O	0	0	0	0	0	240	188	263	26	12	32	0	0	0	142	104	55	0	0	13	0	0	0	84	38	57	0	0	0
446.25617957445	10	doublebond	19:0 C13-H	0	0	0	0	0	0	0	0	0	0	0	0	0	0	0	0	0	0	0	0	0	0	0	0	0	0	0	0	0
447.26400460652	20	doublebond	19:0 C13	0	0	0	0	0	44	39	3	0	0	9	0	0	0	0	11	11	0	0	0	0	0	0	0	11	10	0	0	0
448.27182963859	1	doublebond	19:0 C13+H	0	0	0	0	0	0	0	0	0	0	0	0	0	0	0	0	0	0	0	0	0	0	0	0	0	0	0	0	0
458.32949917179	100	metaboliteclass	Precursor -C3H6O2	0	0	0	0	0	19	45	15	11	11	0	0	0	0	0	0	11	0	0	0	0	0	0	0	0	0	0	0	0
460.27182963859	10	doublebond	19:0 C14-H	0	0	0	0	0	0	0	0	0	0	0	0	0	0	0	0	0	0	0	0	0	0	0	0	0	0	0	0	0
461.27965467066	20	doublebond	19:0 C14	0	0	0	0	0	0	11	0	0	0	0	0	0	0	0	17	17	0	0	0	0	0	0	0	0	0	0	0	0
462.28747970273	1	doublebond	19:0 C14+H	0	0	0	0	0	0	0	0	0	0	0	0	0	0	0	0	0	0	0	0	0	0	0	0	0	0	0	0	0
474.28747970273	10	doublebond	19:0 C15-H	0	0	0	0	0	0	0	0	0	0	0	0	0	0	0	0	0	0	0	0	0	0	0	0	0	0	0	0	0
475.2953047348	20	doublebond	19:0 C15	0	0	0	0	0	0	0	0	0	0	0	0	0	0	0	0	0	0	0	0	0	0	0	0	0	0	0	0	0
476.30312976687	1	doublebond	19:0 C15+H	0	0	0	0	0	0	0	0	0	0	0	0	0	0	0	0	0	0	0	0	0	0	0	0	0	0	0	0	0
488.30312976687	10	doublebond	19:0 C16-H	0	0	0	0	0	0	0	0	0	0	0	0	0	0	0	0	0	0	0	0	0	0	0	0	0	0	0	0	0
489.31095479894	20	doublebond	19:0 C16	0	0	0	0	0	0	0	0	0	0	0	0	0	0	0	0	0	0	0	0	0	0	0	0	0	0	0	0	0
490.31877983101	1	doublebond	19:0 C16+H	0	0	0	0	0	0	0	0	0	0	0	0	0	0	0	0	0	0	0	0	0	0	0	0	0	0	0	0	0
496.34514923593	200	metaboliteclass	[M+H]+ -2H2O	0	0	0	0	0	203	176	116	117	28	41	0	0	0	85	77	189	0	10	0	0	0	0	9	71	52	0	0	0
502.31877983101	10	doublebond	19:0 C17-H	0	0	0	0	0	0	0	0	0	0	0	0	0	0	0	0	0	0	0	0	0	0	0	0	0	0	0	0	0
503.32660486308	20	doublebond	19:0 C17	0	0	0	0	0	0	0	0	0	11	0	0	0	0	0	0	0	0	0	0	0	0	0	0	0	0	0	0	0
504.33442989515	1	doublebond	19:0 C17+H	0	0	0	0	0	0	0	0	0	0	0	0	0	0	0	0	0	0	0	0	0	0	0	0	0	0	0	0	0
514.35571391963	500	metaboliteclass	[M+H]+ -H2O	0	0	0	0	0	1782	1459	2239	233	403	373	0	0	0	764	1097	1946	0	82	137	0	0	0	272	596	292	0	0	0
516.33442989515	10	doublebond	19:0 C18-H	0	0	0	0	0	0	0	0	0	0	0	0	0	0	0	0	0	0	0	0	0	0	0	0	0	0	0	0	0
517.34225492722	20	doublebond	19:0 C18	0	0	0	0	0	0	0	0	0	0	0	0	0	0	0	0	0	0	0	0	0	0	0	0	13	0	0	0	0
518.35007995929	1	doublebond	19:0 C18+H	0	0	0	0	0	0	0	0	0	0	0	0	0	0	0	0	0	0	0	0	0	0	0	0	0	0	0	0	0
532.36573002343	999	precursor	Precursor	0	0	0	0	0	2957	2253	3356	880	516	469	0	0	0	2337	1618	2768	0	267	229	0	0	0	753	1069	1449	0	0	0
