## Supplementary material for "MS-DIAL 5 multimodal mass spectrometry data mining unveils lipidome complexities": Source data: AlignmentID000805.txt

m/z	Reference intensity	Spectrum	Comment	20230404_Blank_11_POS_EAD14	20230404_C12_10_POS_EAD14	20230404_C13_9_POS_EAD14_1	20230404_C13_9_POS_EAD14_2	20230404_C13_9_POS_EAD14_3	20230404_C13x1_1_POS_EAD14_1	20230404_C13x1_1_POS_EAD14_2	20230404_C13x1_1_POS_EAD14_3	20230404_C13x10_4_POS_EAD14_1	20230404_C13x10_4_POS_EAD14_2	20230404_C13x10_4_POS_EAD14_3	20230404_C13x100_7_POS_EAD14_1	20230404_C13x100_7_POS_EAD14_2	20230404_C13x100_7_POS_EAD14_3	20230404_C13x2_2_POS_EAD14_1	20230404_C13x2_2_POS_EAD14_2	20230404_C13x2_2_POS_EAD14_3	20230404_C13x20_5_POS_EAD14_1	20230404_C13x20_5_POS_EAD14_2	20230404_C13x20_5_POS_EAD14_3	20230404_C13x200_8_POS_EAD14_1	20230404_C13x200_8_POS_EAD14_2	20230404_C13x200_8_POS_EAD14_3	20230404_C13x5_3_POS_EAD14_1	20230404_C13x5_3_POS_EAD14_2	20230404_C13x5_3_POS_EAD14_3	20230404_C13x50_6_POS_EAD14_1	20230404_C13x50_6_POS_EAD14_2	20230404_C13x50_6_POS_EAD14_3
104.10699049344	200	metaboliteclass	C5H14NO+	0	0	0	0	0	22	67	39	0	0	10	0	0	0	23	0	18	0	0	0	0	0	0	20	0	0	0	0	0
166.06275633049	50	metaboliteclass	Header - H2O	0	0	0	0	0	1123	788	695	253	117	181	0	0	0	433	469	699	77	59	132	0	0	0	137	400	190	16	49	15
184.07332101419	250	metaboliteclass	Header	0	0	0	0	0	6824	5952	4668	1743	1474	1558	0	0	0	4192	3700	5226	2691	1526	2225	0	0	0	2104	2191	2081	1593	891	381
229.10271593568	200	metaboliteclass, snposition	Gly-O, -CD2(Sn1)	0	0	0	0	0	4274	3276	3138	1676	1008	824	0	0	0	2121	2999	2850	459	634	697	0	0	0	1169	2755	1355	209	164	109
229.13600487212	100	metaboliteclass	Gly-C	0	0	0	0	0	0	0	0	0	0	0	0	0	0	0	0	0	0	0	0	0	0	0	0	0	0	0	0	0
245.13091949168	100	acylchain	-19:0-O	0	0	0	0	0	294	184	222	54	51	52	0	0	0	175	99	140	56	13	16	0	0	0	107	98	97	0	0	0
263.14148417538	100	acylchain	-19:0	0	0	0	0	0	3508	2763	2556	534	709	521	0	0	0	1230	1694	1395	218	292	451	0	0	0	787	1062	894	205	40	43
281.28389224096	100	acylchain	19:0 acyl	0	0	0	0	0	37	17	53	10	8	61	0	0	0	25	22	30	0	0	0	0	0	0	9	15	61	0	0	0
289.1207487308	10	doublebond	19:0 C1-H	0	0	0	0	0	10	7	31	0	0	10	0	0	0	108	0	21	0	0	0	0	0	0	10	0	10	0	0	0
290.12857376287	20	doublebond	19:0 C1	0	0	0	0	0	226	119	171	59	14	14	0	0	0	122	141	119	45	10	16	0	0	0	27	89	77	0	10	0
291.13639879494	1	doublebond	19:0 C1+H	0	0	0	0	0	40	13	10	18	0	0	0	0	0	0	62	10	0	0	0	0	0	0	4	10	10	0	0	0
303.13639879494	10	doublebond	19:0 C2-H	0	0	0	0	0	518	407	283	65	168	106	0	0	0	321	218	343	14	33	44	0	0	0	64	91	100	0	10	0
304.14422382701	30	doublebond	19:0 C2	0	0	0	0	0	4624	2940	2407	534	841	752	0	0	0	1838	1680	1684	307	334	335	0	0	0	857	1119	1525	240	175	37
305.15204885908	40	doublebond	19:0 C2+H	0	0	0	0	0	41	92	68	10	16	8	0	0	0	123	37	41	0	0	0	0	0	0	96	17	30	0	0	0
317.15204885908	40	doublebond	19:0 C3-H	0	0	0	0	0	2499	2348	1907	313	609	359	0	0	0	1174	1260	2343	282	354	222	0	0	0	852	606	670	87	64	65
318.15987389115	15	doublebond	19:0 C3	0	0	0	0	0	70	127	76	21	50	55	0	0	0	38	31	35	0	14	0	0	0	0	39	21	24	0	0	0
319.16769892322	10	doublebond	19:0 C3+H	0	0	0	0	0	0	0	0	0	0	0	0	0	0	0	0	0	0	0	0	0	0	0	0	0	0	0	0	0
331.16769892322	10	doublebond	19:0 C4-H	0	0	0	0	0	317	455	251	31	31	37	0	0	0	239	137	155	32	10	19	0	0	0	176	193	130	6	14	0
332.17552395529	20	doublebond	19:0 C4	0	0	0	0	0	173	46	39	15	11	11	0	0	0	70	68	243	11	0	0	0	0	0	16	11	16	0	0	0
333.18334898736	1	doublebond	19:0 C4+H	0	0	0	0	0	0	0	11	0	0	0	0	0	0	0	0	0	0	0	0	0	0	0	0	0	0	0	0	0
345.18334898736	10	doublebond	19:0 C5-H	0	0	0	0	0	205	314	161	28	84	85	0	0	0	163	175	152	29	18	9	0	0	0	124	74	56	0	0	0
346.19117401943	20	doublebond	19:0 C5	0	0	0	0	0	348	386	276	24	84	29	0	0	0	337	139	117	28	35	9	0	0	0	106	134	100	0	11	20
347.1989990515	1	doublebond	19:0 C5+H	0	0	0	0	0	0	0	6	0	0	0	0	0	0	17	0	0	0	0	0	0	0	0	0	0	27	0	0	0
359.1989990515	10	doublebond	19:0 C6-H	0	0	0	0	0	383	880	337	92	65	123	0	0	0	269	170	218	78	80	42	0	0	0	123	90	138	29	0	11
360.20682408357	20	doublebond	19:0 C6	0	0	0	0	0	358	302	255	43	87	62	0	0	0	298	217	175	31	32	16	0	0	0	121	47	187	39	28	0
361.21464911564	1	doublebond	19:0 C6+H	0	0	0	0	0	0	11	11	0	0	0	0	0	0	0	9	4	0	0	0	0	0	0	0	0	0	0	0	0
373.21464911564	10	doublebond	19:0 C7-H	0	0	0	0	0	961	512	609	236	69	137	0	0	0	223	273	371	19	29	33	0	0	0	193	135	212	12	0	6
374.22247414771	20	doublebond	19:0 C7	0	0	0	0	0	287	443	248	57	57	34	0	0	0	224	171	269	11	86	7	0	0	0	59	41	127	11	15	0
375.23029917978	1	doublebond	19:0 C7+H	0	0	0	0	0	11	0	9	0	0	0	0	0	0	11	9	0	0	0	0	0	0	0	0	0	0	0	0	0
387.23029917978	10	doublebond	19:0 C8-H	0	0	0	0	0	477	565	472	54	43	71	0	0	0	337	145	259	93	58	22	0	0	0	171	107	143	12	11	11
388.23812421185	20	doublebond	19:0 C8	0	0	0	0	0	162	119	146	10	41	11	0	0	0	120	81	64	11	11	11	0	0	0	126	18	42	0	6	0
389.24594924392	1	doublebond	19:0 C8+H	0	0	0	0	0	30	21	17	0	0	7	0	0	0	11	39	0	0	0	0	0	0	0	0	0	0	0	0	0
401.24594924392	10	doublebond	19:0 C9-H	0	0	0	0	0	395	497	198	52	49	62	0	0	0	172	294	325	42	31	9	0	0	0	118	167	76	82	0	0
402.25377427599	20	doublebond	19:0 C9	0	0	0	0	0	176	135	276	16	48	27	0	0	0	176	98	83	11	0	11	0	0	0	16	78	93	11	0	0
403.26159930806	1	doublebond	19:0 C9+H	0	0	0	0	0	11	0	0	0	0	0	0	0	0	0	11	14	0	0	10	0	0	0	0	11	0	0	0	0
415.26159930806	10	doublebond	19:0 C10-H	0	0	0	0	0	439	353	316	34	47	52	0	0	0	149	124	178	10	42	11	0	0	0	57	69	147	22	0	0
416.26942434013	20	doublebond	19:0 C10	0	0	0	0	0	223	168	300	82	52	17	0	0	0	151	103	71	40	34	41	0	0	0	67	85	36	11	0	0
417.2772493722	1	doublebond	19:0 C10+H	0	0	0	0	0	7	11	0	0	0	0	0	0	0	11	11	11	0	0	0	0	0	0	0	0	0	0	0	0
429.2772493722	10	doublebond	19:0 C11-H	0	0	0	0	0	319	335	362	72	70	93	0	0	0	256	136	272	11	79	38	0	0	0	94	159	117	0	0	0
430.28507440427	20	doublebond	19:0 C11	0	0	0	0	0	127	284	77	24	86	45	0	0	0	105	83	320	10	0	13	0	0	0	74	55	63	0	0	0
431.29289943634	1	doublebond	19:0 C11+H	0	0	0	0	0	11	0	10	0	11	0	0	0	0	11	28	11	0	0	0	0	0	0	11	0	0	0	0	0
443.29289943634	10	doublebond	19:0 C12-H	0	0	0	0	0	309	308	374	27	182	72	0	0	0	328	238	188	22	25	16	0	0	0	67	75	137	11	0	0
444.30072446841	20	doublebond	19:0 C12	0	0	0	0	0	201	143	68	17	36	50	0	0	0	69	157	133	26	0	0	0	0	0	26	148	63	6	0	0
445.30854950048	1	doublebond	19:0 C12+H	0	0	0	0	0	0	0	20	0	0	0	0	0	0	0	0	0	0	0	0	0	0	0	0	0	0	0	0	0
457.30854950048	10	doublebond	19:0 C13-H	0	0	0	0	0	417	445	230	25	17	18	0	0	0	206	116	149	7	48	32	0	0	0	101	83	76	11	11	11
458.31637453255	20	doublebond	19:0 C13	0	0	0	0	0	170	191	86	19	67	30	0	0	0	104	68	53	0	11	0	0	0	0	78	70	73	0	0	0
459.32419956462	1	doublebond	19:0 C13+H	0	0	0	0	0	22	21	0	0	0	0	0	0	0	11	0	11	0	0	0	0	0	0	0	10	0	0	0	0
471.32419956462	10	doublebond	19:0 C14-H	0	0	0	0	0	241	341	283	14	58	41	0	0	0	126	113	143	53	19	20	0	0	0	129	52	150	83	7	0
472.33202459669	20	doublebond	19:0 C14	0	0	0	0	0	147	97	193	18	29	11	0	0	0	81	66	77	11	0	0	0	0	0	24	32	80	0	7	0
473.33984962876	1	doublebond	19:0 C14+H	0	0	0	0	0	0	11	17	0	0	0	0	0	0	0	0	11	0	0	0	0	0	0	0	0	0	0	0	0
485.33984962876	10	doublebond	19:0 C15-H	0	0	0	0	0	134	181	323	29	15	49	0	0	0	167	42	140	21	18	11	0	0	0	92	58	87	0	11	0
486.34767466083	20	doublebond	19:0 C15	0	0	0	0	0	111	114	102	18	19	14	0	0	0	65	60	80	0	19	13	0	0	0	79	20	28	0	0	0
487.3554996929	1	doublebond	19:0 C15+H	0	0	0	0	0	11	15	31	0	0	10	0	0	0	0	9	0	0	0	0	0	0	0	0	0	0	0	0	0
499.3554996929	10	doublebond	19:0 C16-H	0	0	0	0	0	166	174	230	41	40	194	0	0	0	110	125	72	38	72	11	0	0	0	39	62	69	0	0	9
500.36332472497	20	doublebond	19:0 C16	0	0	0	0	0	75	130	115	27	27	17	0	0	0	66	74	145	0	9	0	0	0	0	43	17	32	0	0	0
501.37114975704	1	doublebond	19:0 C16+H	0	0	0	0	0	34	11	17	0	0	0	0	0	0	20	11	22	0	0	0	0	0	0	19	0	4	0	0	0
513.37114975704	10	doublebond	19:0 C17-H	0	0	0	0	0	264	424	171	39	53	43	0	0	0	105	144	103	11	11	18	0	0	0	137	40	113	0	0	0
514.37897478911	20	doublebond	19:0 C17	0	0	0	0	0	80	78	78	16	0	83	0	0	0	49	35	74	0	0	0	0	0	0	40	53	17	0	0	0
515.38679982118	1	doublebond	19:0 C17+H	0	0	0	0	0	60	9	48	0	0	11	0	0	0	24	21	57	0	0	25	0	0	0	0	11	15	0	0	0
525.40753526576	200	metaboliteclass	Precursor -H2O	0	0	0	0	0	200	221	203	44	25	95	0	0	0	90	112	119	16	86	12	0	0	0	40	42	70	11	0	0
527.38679982118	10	doublebond	19:0 C18-H	0	0	0	0	0	65	296	151	54	19	67	0	0	0	345	130	112	10	43	11	0	0	0	37	77	31	11	11	0
528.39462485325	20	doublebond	19:0 C18	0	0	0	0	0	77	31	61	39	11	0	0	0	0	16	13	25	0	0	0	0	0	0	17	11	10	0	0	0
529.40244988532	1	doublebond	19:0 C18+H	0	0	0	0	0	31	11	11	0	0	0	0	0	0	11	0	0	0	0	15	0	0	0	0	0	0	0	0	0
543.41809994946	999	precursor	Precursor	0	0	0	0	0	13970	10787	8648	3065	3620	4982	0	0	0	5384	12035	9607	2513	2443	3097	0	0	0	6717	6252	6984	1354	1358	708
