## Supplementary material for "MS-DIAL 5 multimodal mass spectrometry data mining unveils lipidome complexities": Source data: AlignmentID000806.txt

m/z	Reference intensity	Spectrum	Comment	20230404_Blank_11_POS_EAD14	20230404_C12_10_POS_EAD14	20230404_C13_9_POS_EAD14_1	20230404_C13_9_POS_EAD14_2	20230404_C13_9_POS_EAD14_3	20230404_C13x1_1_POS_EAD14_1	20230404_C13x1_1_POS_EAD14_2	20230404_C13x1_1_POS_EAD14_3	20230404_C13x10_4_POS_EAD14_1	20230404_C13x10_4_POS_EAD14_2	20230404_C13x10_4_POS_EAD14_3	20230404_C13x100_7_POS_EAD14_1	20230404_C13x100_7_POS_EAD14_2	20230404_C13x100_7_POS_EAD14_3	20230404_C13x2_2_POS_EAD14_1	20230404_C13x2_2_POS_EAD14_2	20230404_C13x2_2_POS_EAD14_3	20230404_C13x20_5_POS_EAD14_1	20230404_C13x20_5_POS_EAD14_2	20230404_C13x20_5_POS_EAD14_3	20230404_C13x200_8_POS_EAD14_1	20230404_C13x200_8_POS_EAD14_2	20230404_C13x200_8_POS_EAD14_3	20230404_C13x5_3_POS_EAD14_1	20230404_C13x5_3_POS_EAD14_2	20230404_C13x5_3_POS_EAD14_3	20230404_C13x50_6_POS_EAD14_1	20230404_C13x50_6_POS_EAD14_2	20230404_C13x50_6_POS_EAD14_3
254.24784108541	200	acylchain	[FAA+H]+	0	0	0	0	0	710	590	1018	171	158	213	0	11	42	771	500	601	153	83	113	0	0	0	309	256	176	69	80	74
259.3125137515	150	acylchain	[sph+H]+ -CH4O2	0	0	0	0	0	2162	1768	3329	530	610	469	46	72	46	2458	1902	2055	236	567	231	0	0	0	1180	622	1075	96	133	123
271.3125137515	500	acylchain	[sph+H]+ -2H2O	0	0	0	0	0	8267	6699	7764	2010	2651	3858	461	395	340	5794	4396	9864	1570	1400	2290	0	0	0	3235	2947	2891	898	956	1225
279.25566611748	200	acylchain	[FAA+C2H+H]+	0	0	0	0	0	1824	1580	1762	237	293	269	54	30	10	733	802	898	168	169	158	0	0	0	718	610	399	80	40	143
289.3230784352	200	acylchain	[sph+H]+ -H2O	0	0	0	0	0	5073	3917	4045	1018	854	732	158	132	72	2943	2429	2473	466	547	624	0	0	0	1653	1110	1926	375	370	558
296.25840576911	150	acylchain	[FAA+C2H2O+H]+	0	0	0	0	0	1507	1786	1514	322	243	248	19	54	18	999	816	1227	181	298	62	0	0	0	639	475	378	114	72	115
308.2584057544	50	doublebond	18:1(4)(1OH,3OH) C3-H	0	0	0	0	0	57	0	22	0	11	0	0	0	0	9	0	18	0	0	0	0	0	0	11	11	0	0	0	0
309.26623078647	100	doublebond	18:1(4)(1OH,3OH) C3	0	0	0	0	0	0	11	7	0	0	0	0	0	0	24	0	0	0	0	0	0	0	0	11	0	0	0	0	0
310.27405581854	20	doublebond	18:1(4)(1OH,3OH) C3+H	0	0	0	0	0	11	16	60	0	0	11	0	0	0	84	23	0	0	0	0	0	0	0	0	11	11	0	0	0
315.30234297591	15	doublebond	16:1(9) C1-H	0	0	0	0	0	11	9	0	0	0	0	0	0	0	20	0	0	0	5	0	0	0	0	0	0	11	0	0	0
316.31016800798	30	doublebond	16:1(9) C1	0	0	0	0	0	0	11	0	0	0	0	0	0	0	0	0	0	0	0	0	0	0	0	0	11	0	0	0	0
317.31799304005	1.5	doublebond	16:1(9) C1+H	0	0	0	0	0	0	15	18	0	0	0	0	0	0	17	0	0	0	0	0	0	0	0	22	0	11	0	0	0
321.26623078647	50	doublebond	18:1(4)(1OH,3OH) C4-H	0	0	0	0	0	55	42	34	0	0	0	0	0	0	10	25	0	0	0	0	0	0	0	0	7	10	0	0	0
322.27405581854	100	doublebond	18:1(4)(1OH,3OH) C4	0	0	0	0	0	22	11	12	0	0	11	0	0	0	0	11	31	0	0	0	0	0	0	11	9	0	0	0	0
323.28188085061	20	doublebond	18:1(4)(1OH,3OH) C4+H	0	0	0	0	0	49	6	22	0	0	0	0	0	0	0	28	10	0	0	0	0	0	0	11	10	0	0	0	0
329.31799304005	15	doublebond	16:1(9) C2-H	0	0	0	0	0	0	23	20	0	0	0	0	0	0	0	13	10	0	0	0	0	0	0	25	11	0	0	0	0
330.32581807212	45	doublebond	16:1(9) C2	0	0	0	0	0	0	303	11	44	0	0	0	0	0	0	0	0	0	0	10	0	0	0	40	11	32	0	0	0
331.33364310419	60	doublebond	16:1(9) C2+H	0	0	0	0	0	130	11	69	0	0	11	0	0	0	51	30	47	11	0	0	0	0	0	0	50	32	0	0	0
334.27405581854	50	doublebond	18:1(4)(1OH,3OH) C5-H	0	0	0	0	0	35	76	20	10	15	0	0	0	0	22	36	13	11	0	0	0	0	0	14	16	0	0	0	0
335.28188085061	100	doublebond	18:1(4)(1OH,3OH) C5	0	0	0	0	0	0	11	4	33	33	11	0	0	0	11	11	0	0	0	0	0	0	0	11	0	0	0	0	0
336.28970588268	20	doublebond	18:1(4)(1OH,3OH) C5+H	0	0	0	0	0	42	11	4	0	0	19	0	0	0	14	41	15	0	0	11	0	0	0	0	0	0	0	0	0
343.33364310419	60	doublebond	16:1(9) C3-H	0	0	0	0	0	379	416	437	87	67	73	0	0	0	308	243	284	21	20	56	0	0	0	212	203	133	6	14	23
344.34146813626	22.5	doublebond	16:1(9) C3	0	0	0	0	0	11	0	0	0	0	0	0	0	0	44	0	0	0	7	0	0	0	0	11	0	0	0	0	0
345.34929316833	15	doublebond	16:1(9) C3+H	0	0	0	0	0	36	36	63	0	11	26	0	0	0	21	11	11	0	0	0	0	0	0	11	0	55	0	0	0
348.28970588268	50	doublebond	18:1(4)(1OH,3OH) C6-H	0	0	0	0	0	72	44	109	28	0	11	0	0	0	30	26	21	0	0	11	0	0	0	11	27	171	0	0	0
349.29753091475	100	doublebond	18:1(4)(1OH,3OH) C6	0	0	0	0	0	214	149	177	47	181	84	16	0	0	302	380	131	17	22	14	0	0	0	148	134	137	0	26	11
350.30535594682	20	doublebond	18:1(4)(1OH,3OH) C6+H	0	0	0	0	0	17	31	153	20	0	0	0	0	0	43	15	36	0	0	0	0	0	0	54	38	15	0	0	6
357.34929316833	15	doublebond	16:1(9) C4-H	0	0	0	0	0	107	20	25	0	9	0	0	0	0	58	40	13	0	0	0	0	0	0	24	11	42	0	0	0
358.3571182004	30	doublebond	16:1(9) C4	0	0	0	0	0	9	12	11	0	0	0	0	0	0	0	0	0	0	0	0	0	0	0	0	0	0	0	0	0
359.36494323247	1.5	doublebond	16:1(9) C4+H	0	0	0	0	0	0	0	0	0	0	0	0	0	0	0	0	11	0	0	0	0	0	0	0	0	0	0	0	0
362.30535594682	50	doublebond	18:1(4)(1OH,3OH) C7-H	0	0	0	0	0	92	13	16	9	0	0	0	0	0	12	11	11	0	0	0	0	0	0	11	0	0	11	0	0
363.31318097889	100	doublebond	18:1(4)(1OH,3OH) C7	0	0	0	0	0	54	11	20	0	0	0	0	0	0	0	11	0	11	0	0	0	0	0	11	11	0	0	0	0
364.32100601096	20	doublebond	18:1(4)(1OH,3OH) C7+H	0	0	0	0	0	0	63	99	0	0	0	0	0	0	11	0	11	0	0	0	0	0	0	0	0	0	0	0	0
371.36494323247	15	doublebond	16:1(9) C5-H	0	0	0	0	0	36	25	11	0	12	11	0	0	0	0	17	53	0	0	0	0	0	0	0	0	0	0	0	0
372.37276826454	30	doublebond	16:1(9) C5	0	0	0	0	0	0	0	20	0	0	0	0	0	0	0	0	0	0	0	0	0	0	0	0	0	0	0	0	0
373.38059329661	1.5	doublebond	16:1(9) C5+H	0	0	0	0	0	0	0	0	0	0	0	0	0	0	11	0	0	0	0	0	0	0	0	0	0	0	0	0	0
376.32100601096	50	doublebond	18:1(4)(1OH,3OH) C8-H	0	0	0	0	0	35	11	81	0	0	11	0	0	0	24	11	0	0	0	0	0	0	0	11	0	0	0	0	0
377.32883104303	100	doublebond	18:1(4)(1OH,3OH) C8	0	0	0	0	0	36	16	25	0	11	0	0	0	0	0	16	11	0	0	0	0	0	0	25	11	0	0	0	0
378.3366560751	20	doublebond	18:1(4)(1OH,3OH) C8+H	0	0	0	0	0	0	0	21	0	0	10	0	0	0	0	0	43	10	0	0	0	0	0	0	12	0	0	0	0
385.38059329661	15	doublebond	16:1(9) C6-H	0	0	0	0	0	29	77	74	13	11	27	0	0	0	48	29	62	0	0	0	0	0	0	11	62	28	0	0	0
386.38841832868	30	doublebond	16:1(9) C6	0	0	0	0	0	11	11	22	0	0	0	0	0	0	0	0	22	0	0	0	0	0	0	0	0	0	0	0	0
387.39624336075	1.5	doublebond	16:1(9) C6+H	0	0	0	0	0	30	0	0	0	0	0	0	0	0	11	0	0	0	0	0	0	0	0	0	0	11	0	0	0
390.3366560751	50	doublebond	18:1(4)(1OH,3OH) C9-H	0	0	0	0	0	11	42	63	0	11	0	0	0	0	23	29	22	0	0	0	0	0	0	11	0	0	0	0	0
391.34448110717	100	doublebond	18:1(4)(1OH,3OH) C9	0	0	0	0	0	11	11	15	0	0	0	0	0	0	79	0	13	0	8	0	0	0	0	11	11	27	0	0	0
392.35230613924	20	doublebond	18:1(4)(1OH,3OH) C9+H	0	0	0	0	0	26	60	11	0	10	0	0	0	0	33	36	10	0	0	0	0	0	0	14	0	0	0	0	0
399.39624336075	120	doublebond, doublebond_high	16:1(9) C7-H	0	0	0	0	0	162	154	143	43	14	53	12	0	11	119	55	223	9	36	0	0	0	0	63	39	49	11	0	0
400.40406839282	60	doublebond	16:1(9) C7	0	0	0	0	0	9	42	22	0	0	0	0	0	0	14	11	47	0	0	0	0	0	0	11	11	11	0	0	0
401.41189342489	1.5	doublebond	16:1(9) C7+H	0	0	0	0	0	0	19	11	11	0	11	0	0	0	0	32	11	0	0	0	0	0	0	11	11	0	0	0	0
404.35230613924	50	doublebond	18:1(4)(1OH,3OH) C10-H	0	0	0	0	0	21	58	67	0	0	0	0	0	0	0	17	0	0	0	0	0	0	0	10	7	0	0	0	0
405.36013117131	100	doublebond	18:1(4)(1OH,3OH) C10	0	0	0	0	0	11	27	51	0	0	0	0	0	0	47	0	11	0	0	0	0	0	0	0	0	11	0	0	0
406.36795620338	20	doublebond	18:1(4)(1OH,3OH) C10+H	0	0	0	0	0	17	0	11	0	0	0	0	0	0	23	45	11	0	0	0	0	0	0	7	0	0	0	0	0
413.41189342489	15	doublebond	16:1(9) C8-H	0	0	0	0	0	71	47	35	11	22	11	0	0	0	43	17	149	82	0	0	0	0	0	11	0	65	0	0	0
414.41971845696	30	doublebond	16:1(9) C8	0	0	0	0	0	100	64	65	0	13	13	0	0	0	130	79	91	0	0	0	0	0	0	6	0	37	0	0	0
415.42754348903	1.5	doublebond	16:1(9) C8+H	0	0	0	0	0	11	48	40	0	0	0	0	0	0	11	0	0	0	0	0	0	0	0	0	6	11	0	0	0
418.36795620338	50	doublebond	18:1(4)(1OH,3OH) C11-H	0	0	0	0	0	65	32	11	0	11	0	0	0	0	10	74	43	0	0	0	0	0	0	0	11	7	0	0	0
419.37578123545	100	doublebond	18:1(4)(1OH,3OH) C11	0	0	0	0	0	33	28	33	11	0	11	0	0	0	0	11	81	0	0	0	0	0	0	0	0	0	0	0	0
420.38360626752	20	doublebond	18:1(4)(1OH,3OH) C11+H	0	0	0	0	0	11	0	11	0	0	0	0	0	0	8	7	0	0	0	0	0	0	0	11	31	0	0	0	0
426.41971845696	7.5	doublebond	16:1(9) C9-H	0	0	0	0	0	18	28	26	0	0	0	0	0	0	0	0	11	0	0	0	0	0	0	0	0	0	0	0	0
427.42754348903	15	doublebond, doublebond_low	16:1(9) C9	0	0	0	0	0	83	40	45	0	9	11	0	0	0	21	7	16	0	0	0	0	0	0	36	0	11	0	0	0
428.4353685211	1.5	doublebond	16:1(9) C9+H	0	0	0	0	0	18	31	21	0	0	0	0	0	0	11	72	16	0	0	0	0	0	0	0	0	10	0	0	0
432.38360626752	50	doublebond	18:1(4)(1OH,3OH) C12-H	0	0	0	0	0	11	40	11	11	0	0	0	0	0	13	14	12	0	0	0	0	0	0	0	62	11	0	0	0
433.39143129959	100	doublebond	18:1(4)(1OH,3OH) C12	0	0	0	0	0	38	37	11	0	0	11	0	0	0	29	11	21	0	0	0	0	0	0	0	11	9	0	0	0
434.39925633166	20	doublebond	18:1(4)(1OH,3OH) C12+H	0	0	0	0	0	64	14	25	11	0	0	0	0	0	8	25	0	0	0	0	0	0	0	27	15	11	0	0	32
439.42754348903	15	doublebond	16:1(9) C10-H	0	0	0	0	0	134	38	58	11	0	32	0	0	0	50	14	60	0	10	4	0	0	0	11	11	15	0	0	0
440.4353685211	30	doublebond	16:1(9) C10	0	0	0	0	0	114	11	68	0	0	10	0	0	0	11	11	18	0	0	0	0	0	0	11	11	11	0	0	0
441.44319355317	1.5	doublebond	16:1(9) C10+H	0	0	0	0	0	108	145	158	22	11	11	0	0	0	120	98	52	0	11	0	0	0	0	154	43	42	0	0	0
446.39925633166	50	doublebond	18:1(4)(1OH,3OH) C13-H	0	0	0	0	0	43	36	11	0	0	0	0	0	0	35	0	16	0	0	0	0	0	0	11	0	0	0	0	0
447.40708136373	100	doublebond	18:1(4)(1OH,3OH) C13	0	0	0	0	0	51	86	54	0	0	0	0	0	0	8	91	11	0	0	0	0	0	0	11	0	11	0	0	0
448.4149063958	20	doublebond	18:1(4)(1OH,3OH) C13+H	0	0	0	0	0	34	22	17	0	0	11	0	0	0	0	3	11	0	0	8	0	0	0	0	0	0	0	0	0
453.44319355317	60	doublebond	16:1(9) C11-H	0	0	0	0	0	131	209	215	11	8	38	61	0	0	79	52	65	0	0	19	0	0	0	11	71	13	0	4	0
454.45101858524	120	doublebond, doublebond_high	16:1(9) C11	0	0	0	0	0	258	217	250	50	24	29	0	0	12	97	97	184	0	28	18	0	0	0	141	62	91	0	11	0
455.45884361731	1.5	doublebond	16:1(9) C11+H	0	0	0	0	0	175	174	247	31	32	19	0	0	0	84	120	125	11	6	0	0	0	0	55	41	55	0	0	0
460.4149063958	50	doublebond	18:1(4)(1OH,3OH) C14-H	0	0	0	0	0	106	0	50	11	0	0	0	0	0	11	11	11	0	0	0	0	0	0	9	11	14	0	0	0
461.42273142787	100	doublebond	18:1(4)(1OH,3OH) C14	0	0	0	0	0	12	7	61	0	0	0	0	0	0	21	11	11	0	0	0	0	0	0	0	11	18	0	0	0
462.43055645994	20	doublebond	18:1(4)(1OH,3OH) C14+H	0	0	0	0	0	0	6	59	0	0	0	0	0	0	0	11	17	0	0	0	0	0	0	11	7	0	0	0	0
467.45884361731	15	doublebond	16:1(9) C12-H	0	0	0	0	0	67	180	82	22	23	9	0	0	0	33	37	62	11	0	0	0	0	0	12	11	32	0	15	0
468.46666864938	30	doublebond	16:1(9) C12	0	0	0	0	0	112	40	70	10	0	19	0	0	0	14	16	22	0	0	9	0	0	0	26	0	11	0	0	0
469.47449368145	1.5	doublebond	16:1(9) C12+H	0	0	0	0	0	90	62	36	11	11	29	0	0	48	181	48	83	3	0	0	0	0	0	15	56	14	0	11	0
474.43055645994	50	doublebond	18:1(4)(1OH,3OH) C15-H	0	0	0	0	0	11	48	0	0	0	0	0	0	0	11	24	25	0	0	0	0	0	0	11	10	11	0	0	0
475.43838149201	100	doublebond	18:1(4)(1OH,3OH) C15	0	0	0	0	0	17	38	34	0	0	0	0	0	0	11	14	14	0	0	0	0	0	0	11	0	0	0	0	0
476.44620652408	20	doublebond	18:1(4)(1OH,3OH) C15+H	0	0	0	0	0	13	0	11	0	0	0	0	0	0	0	0	0	0	0	0	0	0	0	0	0	0	0	0	0
481.47449368145	15	doublebond	16:1(9) C13-H	0	0	0	0	0	64	76	116	16	11	10	0	0	0	27	57	28	0	11	0	0	0	0	11	26	18	0	0	0
482.48231871352	30	doublebond	16:1(9) C13	0	0	0	0	0	21	15	33	0	0	16	0	0	0	30	12	42	0	0	0	0	0	0	0	24	9	0	0	0
483.49014374559	1.5	doublebond	16:1(9) C13+H	0	0	0	0	0	0	19	0	0	0	0	0	0	0	61	0	11	0	0	0	0	0	0	0	0	0	0	0	0
488.44620652408	50	doublebond	18:1(4)(1OH,3OH) C16-H	0	0	0	0	0	0	11	0	0	0	0	0	0	0	0	0	0	0	0	0	0	0	0	0	0	0	0	0	0
489.45403155615	100	doublebond	18:1(4)(1OH,3OH) C16	0	0	0	0	0	0	43	0	11	0	0	0	0	0	0	11	0	0	0	0	0	0	0	0	0	0	0	0	0
490.46185658822	20	doublebond	18:1(4)(1OH,3OH) C16+H	0	0	0	0	0	37	102	0	0	0	11	0	0	0	14	30	33	0	11	0	0	0	0	0	11	24	0	0	0
493.51087920488	100	metaboliteclass	[M+H]+ -CH6O2	0	0	0	0	0	655	771	757	131	267	149	11	13	18	328	475	390	55	140	44	0	0	0	158	243	298	21	102	60
495.49014374559	15	doublebond	16:1(9) C14-H	0	0	0	0	0	0	59	288	34	0	0	0	0	0	0	0	0	0	0	13	0	0	0	6	11	0	0	0	13
496.49796877766	30	doublebond	16:1(9) C14	0	0	0	0	0	36	0	15	0	0	0	0	0	0	0	7	11	0	0	0	0	0	0	0	27	24	0	0	0
497.50579380973	1.5	doublebond	16:1(9) C14+H	0	0	0	0	0	0	11	0	0	0	0	0	0	0	0	13	0	0	0	0	0	0	0	0	0	0	0	0	0
504.47441008008	50	doublebond	18:1(4)(1OH,3OH) C17-H	0	0	0	0	0	11	0	0	0	0	14	0	0	0	0	75	0	0	0	0	0	0	0	0	0	11	0	0	8
505.48223511215	100	doublebond	18:1(4)(1OH,3OH) C17	0	0	0	0	0	11	0	0	0	0	0	0	11	0	0	0	270	0	0	0	0	0	0	0	0	0	21	29	0
506.49006014422	20	doublebond	18:1(4)(1OH,3OH) C17+H	0	0	0	0	0	72	0	0	0	288	36	0	0	11	199	359	0	0	0	50	0	0	0	0	256	0	0	0	5
507.52652925431	100	metaboliteclass	Precursor-2H2O	0	0	0	0	0	667	954	944	119	159	151	11	0	11	365	289	454	66	31	51	0	0	0	163	277	188	32	16	18
509.50579380973	15	doublebond	16:1(9) C15-H	0	0	0	0	0	31	32	11	4	0	0	0	0	0	16	26	27	0	0	0	0	0	0	0	28	0	0	0	0
510.5136188418	30	doublebond	16:1(9) C15	0	0	0	0	0	72	11	0	0	0	0	0	0	0	0	0	0	0	0	0	0	0	0	0	0	0	0	0	0
511.52144387387	1.5	doublebond	16:1(9) C15+H	0	0	0	0	0	38	32	36	0	14	0	0	0	0	11	48	11	0	0	0	0	0	0	43	0	11	0	10	0
525.53709393801	200	metaboliteclass	Precursor-H2O	0	0	0	0	0	4970	5031	6938	1177	1969	1641	214	287	96	4820	4172	4451	1321	711	770	0	0	0	2102	2420	2136	261	289	317
543.54765862171	999	precursor	Precursor	0	0	0	0	0	8066	12374	9583	3755	4963	5662	1189	619	1943	5839	11499	6674	3380	3613	2777	0	0	0	4714	6964	4750	2161	2472	1676
