## Supplementary material for "MS-DIAL 5 multimodal mass spectrometry data mining unveils lipidome complexities": Source data: AlignmentID000810.txt

m/z	Reference intensity	Spectrum	Comment	20230404_Blank_11_POS_EAD14	20230404_C12_10_POS_EAD14	20230404_C13_9_POS_EAD14_1	20230404_C13_9_POS_EAD14_2	20230404_C13_9_POS_EAD14_3	20230404_C13x1_1_POS_EAD14_1	20230404_C13x1_1_POS_EAD14_2	20230404_C13x1_1_POS_EAD14_3	20230404_C13x10_4_POS_EAD14_1	20230404_C13x10_4_POS_EAD14_2	20230404_C13x10_4_POS_EAD14_3	20230404_C13x100_7_POS_EAD14_1	20230404_C13x100_7_POS_EAD14_2	20230404_C13x100_7_POS_EAD14_3	20230404_C13x2_2_POS_EAD14_1	20230404_C13x2_2_POS_EAD14_2	20230404_C13x2_2_POS_EAD14_3	20230404_C13x20_5_POS_EAD14_1	20230404_C13x20_5_POS_EAD14_2	20230404_C13x20_5_POS_EAD14_3	20230404_C13x200_8_POS_EAD14_1	20230404_C13x200_8_POS_EAD14_2	20230404_C13x200_8_POS_EAD14_3	20230404_C13x5_3_POS_EAD14_1	20230404_C13x5_3_POS_EAD14_2	20230404_C13x5_3_POS_EAD14_3	20230404_C13x50_6_POS_EAD14_1	20230404_C13x50_6_POS_EAD14_2	20230404_C13x50_6_POS_EAD14_3
160.04177013411	100	metaboliteclass	C3H4D5O6P - H2O	0	0	0	0	0	0	0	0	251	0	0	0	0	0	272	414	364	0	195	0	0	0	0	0	0	0	0	0	0
178.05233481781	100	metaboliteclass	C3H4D5O6P	0	0	0	0	0	0	0	0	243	0	0	0	0	0	907	872	548	0	181	0	0	0	0	0	0	0	0	0	0
186.01620006089	100	metaboliteclass	Header	0	0	0	0	0	0	0	0	295	0	0	0	0	0	407	765	539	0	234	0	0	0	0	0	0	0	0	0	0
231.04559498238	200	metaboliteclass, snposition	Gly-O, -CD2(Sn1)	0	0	0	0	0	0	0	0	156	0	0	0	0	0	331	417	416	0	74	0	0	0	0	0	0	0	0	0	0
231.07888391882	100	metaboliteclass	Gly-C	0	0	0	0	0	0	0	0	10	0	0	0	0	0	0	0	0	0	0	0	0	0	0	0	0	0	0	0	0
247.07379853838	100	acylchain	-19:0-O	0	0	0	0	0	0	0	0	13	0	0	0	0	0	51	72	43	0	0	0	0	0	0	0	0	0	0	0	0
265.08436322208	100	acylchain	-19:0	0	0	0	0	0	0	0	0	20	0	0	0	0	0	120	210	50	0	0	0	0	0	0	0	0	0	0	0	0
281.28389224096	100	acylchain	19:0 acyl+	0	0	0	0	0	0	0	0	0	0	0	0	0	0	38	19	0	0	0	0	0	0	0	0	0	0	0	0	0
291.0636277775	15	doublebond	19:0 C1-H	0	0	0	0	0	0	0	0	0	0	0	0	0	0	0	0	0	0	0	0	0	0	0	0	0	0	0	0	0
292.07145280957	30	doublebond	19:0 C1	0	0	0	0	0	0	0	0	0	0	0	0	0	0	0	0	0	0	0	0	0	0	0	0	0	0	0	0	0
293.07927784164	1.5	doublebond	19:0 C1+H	0	0	0	0	0	0	0	0	0	0	0	0	0	0	6	0	0	0	0	0	0	0	0	0	0	0	0	0	0
305.07927784164	15	doublebond	19:0 C2-H	0	0	0	0	0	0	0	0	0	0	0	0	0	0	0	0	0	0	0	0	0	0	0	0	0	0	0	0	0
306.08710287371	45	doublebond	19:0 C2	0	0	0	0	0	0	0	0	48	0	0	0	0	0	77	81	112	0	10	0	0	0	0	0	0	0	0	0	0
307.09492790578	60	doublebond	19:0 C2+H	0	0	0	0	0	0	0	0	0	0	0	0	0	0	0	0	0	0	0	0	0	0	0	0	0	0	0	0	0
319.09492790578	60	doublebond	19:0 C3-H	0	0	0	0	0	0	0	0	15	0	0	0	0	0	60	51	147	0	0	0	0	0	0	0	0	0	0	0	0
320.10275293785	22.5	doublebond	19:0 C3	0	0	0	0	0	0	0	0	0	0	0	0	0	0	0	0	0	0	0	0	0	0	0	0	0	0	0	0	0
321.11057796992	15	doublebond	19:0 C3+H	0	0	0	0	0	0	0	0	0	0	0	0	0	0	0	0	0	0	0	0	0	0	0	0	0	0	0	0	0
333.11057796992	15	doublebond	19:0 C4-H	0	0	0	0	0	0	0	0	0	0	0	0	0	0	0	10	0	0	0	0	0	0	0	0	0	0	0	0	0
334.11840300199	30	doublebond	19:0 C4	0	0	0	0	0	0	0	0	0	0	0	0	0	0	0	0	0	0	0	0	0	0	0	0	0	0	0	0	0
335.12622803406	1.5	doublebond	19:0 C4+H	0	0	0	0	0	0	0	0	0	0	0	0	0	0	0	0	0	0	0	0	0	0	0	0	0	0	0	0	0
347.12622803406	15	doublebond	19:0 C5-H	0	0	0	0	0	0	0	0	0	0	0	0	0	0	11	11	0	0	0	0	0	0	0	0	0	0	0	0	0
348.13405306613	30	doublebond	19:0 C5	0	0	0	0	0	0	0	0	10	0	0	0	0	0	5	11	0	0	0	0	0	0	0	0	0	0	0	0	0
349.1418780982	1.5	doublebond	19:0 C5+H	0	0	0	0	0	0	0	0	0	0	0	0	0	0	0	0	0	0	0	0	0	0	0	0	0	0	0	0	0
360.35205538744	500	metaboliteclass	Precursor -C3H8NO6P	0	0	0	0	0	0	0	0	141	0	0	0	0	0	381	790	306	0	61	0	0	0	0	0	0	0	0	0	0
361.1418780982	15	doublebond	19:0 C6-H	0	0	0	0	0	0	0	0	0	0	0	0	0	0	0	11	0	0	0	0	0	0	0	0	0	0	0	0	0
362.14970313027	30	doublebond	19:0 C6	0	0	0	0	0	0	0	0	0	0	0	0	0	0	0	5	0	0	0	0	0	0	0	0	0	0	0	0	0
363.15752816234	1.5	doublebond	19:0 C6+H	0	0	0	0	0	0	0	0	0	0	0	0	0	0	0	0	0	0	0	0	0	0	0	0	0	0	0	0	0
375.15752816234	15	doublebond	19:0 C7-H	0	0	0	0	0	0	0	0	0	0	0	0	0	0	0	0	0	0	0	0	0	0	0	0	0	0	0	0	0
376.16535319441	30	doublebond	19:0 C7	0	0	0	0	0	0	0	0	0	0	0	0	0	0	0	28	0	0	0	0	0	0	0	0	0	0	0	0	0
377.17317822648	1.5	doublebond	19:0 C7+H	0	0	0	0	0	0	0	0	0	0	0	0	0	0	0	0	0	0	0	0	0	0	0	0	0	0	0	0	0
389.17317822648	15	doublebond	19:0 C8-H	0	0	0	0	0	0	0	0	0	0	0	0	0	0	0	12	27	0	0	0	0	0	0	0	0	0	0	0	0
390.18100325855	30	doublebond	19:0 C8	0	0	0	0	0	0	0	0	0	0	0	0	0	0	0	0	0	0	0	0	0	0	0	0	0	0	0	0	0
391.18882829062	1.5	doublebond	19:0 C8+H	0	0	0	0	0	0	0	0	0	0	0	0	0	0	0	0	0	0	0	0	0	0	0	0	0	0	0	0	0
403.18882829062	15	doublebond	19:0 C9-H	0	0	0	0	0	0	0	0	0	0	0	0	0	0	16	11	11	0	0	0	0	0	0	0	0	0	0	0	0
404.19665332269	30	doublebond	19:0 C9	0	0	0	0	0	0	0	0	0	0	0	0	0	0	0	0	0	0	0	0	0	0	0	0	0	0	0	0	0
405.20447835476	1.5	doublebond	19:0 C9+H	0	0	0	0	0	0	0	0	0	0	0	0	0	0	0	0	0	0	0	0	0	0	0	0	0	0	0	0	0
417.20447835476	15	doublebond	19:0 C10-H	0	0	0	0	0	0	0	0	0	0	0	0	0	0	48	11	0	0	0	0	0	0	0	0	0	0	0	0	0
418.21230338683	30	doublebond	19:0 C10	0	0	0	0	0	0	0	0	0	0	0	0	0	0	11	0	0	0	0	0	0	0	0	0	0	0	0	0	0
419.2201284189	1.5	doublebond	19:0 C10+H	0	0	0	0	0	0	0	0	0	0	0	0	0	0	0	0	0	0	0	0	0	0	0	0	0	0	0	0	0
431.2201284189	15	doublebond	19:0 C11-H	0	0	0	0	0	0	0	0	0	0	0	0	0	0	11	0	8	0	0	0	0	0	0	0	0	0	0	0	0
432.22795345097	30	doublebond	19:0 C11	0	0	0	0	0	0	0	0	0	0	0	0	0	0	11	5	0	0	0	0	0	0	0	0	0	0	0	0	0
433.23577848304	1.5	doublebond	19:0 C11+H	0	0	0	0	0	0	0	0	0	0	0	0	0	0	0	0	0	0	0	0	0	0	0	0	0	0	0	0	0
445.23577848304	15	doublebond	19:0 C12-H	0	0	0	0	0	0	0	0	13	0	0	0	0	0	11	0	0	0	0	0	0	0	0	0	0	0	0	0	0
446.24360351511	30	doublebond	19:0 C12	0	0	0	0	0	0	0	0	0	0	0	0	0	0	0	15	0	0	0	0	0	0	0	0	0	0	0	0	0
447.25142854718	1.5	doublebond	19:0 C12+H	0	0	0	0	0	0	0	0	0	0	0	0	0	0	0	0	0	0	0	0	0	0	0	0	0	0	0	0	0
459.25142854718	15	doublebond	19:0 C13-H	0	0	0	0	0	0	0	0	11	0	0	0	0	0	0	0	0	0	0	0	0	0	0	0	0	0	0	0	0
460.25925357925	30	doublebond	19:0 C13	0	0	0	0	0	0	0	0	0	0	0	0	0	0	11	0	17	0	0	0	0	0	0	0	0	0	0	0	0
461.26707861132	1.5	doublebond	19:0 C13+H	0	0	0	0	0	0	0	0	0	0	0	0	0	0	0	0	0	0	0	0	0	0	0	0	0	0	0	0	0
473.26707861132	15	doublebond	19:0 C14-H	0	0	0	0	0	0	0	0	0	0	0	0	0	0	0	0	0	0	0	0	0	0	0	0	0	0	0	0	0
474.27490364339	30	doublebond	19:0 C14	0	0	0	0	0	0	0	0	0	0	0	0	0	0	0	0	0	0	0	0	0	0	0	0	0	0	0	0	0
475.28272867546	1.5	doublebond	19:0 C14+H	0	0	0	0	0	0	0	0	0	0	0	0	0	0	0	0	0	0	0	0	0	0	0	0	0	0	0	0	0
487.28272867546	15	doublebond	19:0 C15-H	0	0	0	0	0	0	0	0	0	0	0	0	0	0	0	0	11	0	0	0	0	0	0	0	0	0	0	0	0
488.29055370753	30	doublebond	19:0 C15	0	0	0	0	0	0	0	0	0	0	0	0	0	0	0	0	0	0	0	0	0	0	0	0	0	0	0	0	0
489.2983787396	1.5	doublebond	19:0 C15+H	0	0	0	0	0	0	0	0	0	0	0	0	0	0	0	0	0	0	0	0	0	0	0	0	0	0	0	0	0
500.36332472497	200	metaboliteclass	Precursor -CHO2	0	0	0	0	0	0	0	0	19	0	0	0	0	0	72	121	76	0	0	0	0	0	0	0	0	0	0	0	0
501.2983787396	15	doublebond	19:0 C16-H	0	0	0	0	0	0	0	0	0	0	0	0	0	0	6	0	0	0	0	0	0	0	0	0	0	0	0	0	0
502.30620377167	30	doublebond	19:0 C16	0	0	0	0	0	0	0	0	0	0	0	0	0	0	0	0	0	0	0	0	0	0	0	0	0	0	0	0	0
503.31402880374	1.5	doublebond	19:0 C16+H	0	0	0	0	0	0	0	0	0	0	0	0	0	0	0	0	0	0	0	0	0	0	0	0	0	0	0	0	0
515.31402880374	15	doublebond	19:0 C17-H	0	0	0	0	0	0	0	0	0	0	0	0	0	0	10	0	0	0	0	0	0	0	0	0	0	0	0	0	0
516.32185383581	30	doublebond	19:0 C17	0	0	0	0	0	0	0	0	0	0	0	0	0	0	0	0	0	0	0	0	0	0	0	0	0	0	0	0	0
517.32967886788	1.5	doublebond	19:0 C17+H	0	0	0	0	0	0	0	0	0	0	0	0	0	0	0	0	0	0	0	0	0	0	0	0	0	0	0	0	0
527.35041431246	100	metaboliteclass	Precursor -H2O	0	0	0	0	0	0	0	0	37	0	0	0	0	0	85	33	92	0	58	0	0	0	0	0	0	0	0	0	0
529.32967886788	15	doublebond	19:0 C18-H	0	0	0	0	0	0	0	0	0	0	0	0	0	0	0	0	0	0	0	0	0	0	0	0	0	0	0	0	0
530.33750389995	30	doublebond	19:0 C18	0	0	0	0	0	0	0	0	0	0	0	0	0	0	0	0	0	0	0	0	0	0	0	0	0	0	0	0	0
531.34532893202	1.5	doublebond	19:0 C18+H	0	0	0	0	0	0	0	0	0	0	0	0	0	0	0	0	0	0	0	0	0	0	0	0	0	0	0	0	0
545.36097899616	999	precursor	Precursor	0	0	0	0	0	0	0	0	1578	0	0	0	0	0	2436	2266	3906	0	962	0	0	0	0	0	0	0	0	0	0
