## Supplementary material for "MS-DIAL 5 multimodal mass spectrometry data mining unveils lipidome complexities": Source data: AlignmentID000855.txt

m/z	Reference intensity	Spectrum	Comment	20230404_Blank_11_POS_EAD14	20230404_C12_10_POS_EAD14	20230404_C13_9_POS_EAD14_1	20230404_C13_9_POS_EAD14_2	20230404_C13_9_POS_EAD14_3	20230404_C13x1_1_POS_EAD14_1	20230404_C13x1_1_POS_EAD14_2	20230404_C13x1_1_POS_EAD14_3	20230404_C13x10_4_POS_EAD14_1	20230404_C13x10_4_POS_EAD14_2	20230404_C13x10_4_POS_EAD14_3	20230404_C13x100_7_POS_EAD14_1	20230404_C13x100_7_POS_EAD14_2	20230404_C13x100_7_POS_EAD14_3	20230404_C13x2_2_POS_EAD14_1	20230404_C13x2_2_POS_EAD14_2	20230404_C13x2_2_POS_EAD14_3	20230404_C13x20_5_POS_EAD14_1	20230404_C13x20_5_POS_EAD14_2	20230404_C13x20_5_POS_EAD14_3	20230404_C13x200_8_POS_EAD14_1	20230404_C13x200_8_POS_EAD14_2	20230404_C13x200_8_POS_EAD14_3	20230404_C13x5_3_POS_EAD14_1	20230404_C13x5_3_POS_EAD14_2	20230404_C13x5_3_POS_EAD14_3	20230404_C13x50_6_POS_EAD14_1	20230404_C13x50_6_POS_EAD14_2	20230404_C13x50_6_POS_EAD14_3
160.04231871401	300	metaboliteclass	C3H9O6P - H2O	0	0	0	0	0	1472	1555	1519	192	146	396	0	0	0	700	1132	758	284	127	339	0	0	0	890	496	654	0	0	0
178.05288339771	300	metaboliteclass	C3H9O6P	0	0	0	0	0	748	1110	732	124	67	179	0	0	0	815	439	427	15	37	99	0	0	0	291	139	175	0	0	0
225.2212919844	100	acylchain	15:0 acyl+	0	0	0	0	0	76	114	61	14	0	0	0	0	0	27	51	54	0	0	0	0	0	0	10	7	17	0	0	0
243.02697897132	300	metaboliteclass	Header -H2O	0	0	0	0	0	68	143	78	10	0	11	0	0	0	14	25	50	0	0	0	0	0	0	41	45	0	0	0	0
261.03754365502	300	metaboliteclass	Header	0	0	0	0	0	1005	1029	774	103	101	51	0	0	0	333	342	386	36	39	53	0	0	0	174	268	259	0	0	0
304.29000371078	500	metaboliteclass	[M+H]+ -Header	0	0	0	0	0	440	769	570	64	60	118	0	0	0	450	288	316	26	32	58	0	0	0	72	78	110	0	0	0
306.06693857651	300	metaboliteclass, snposition	Gly-O, -CD2(Sn1)	0	0	0	0	0	178	258	255	64	11	48	0	0	0	107	108	217	0	10	10	0	0	0	162	74	71	0	0	0
306.10022751295	100	metaboliteclass	Gly-C	0	0	0	0	0	0	10	0	10	0	0	0	0	0	0	10	54	0	0	0	0	0	0	0	30	0	0	0	0
322.09514213251	100	acylchain	-15:0 -H2O	0	0	0	0	0	100	104	83	21	0	0	0	0	0	49	94	48	0	0	0	0	0	0	29	17	33	0	0	0
340.10570681621	150	acylchain	-15:0	0	0	0	0	0	215	326	260	96	53	28	0	0	0	82	95	147	0	0	39	0	0	0	56	27	31	0	0	0
348.07330954284	25	doublebond	15:0 C1-H	0	0	0	0	0	0	0	0	0	0	0	0	0	0	0	0	0	0	0	0	0	0	0	0	0	0	0	0	0
349.08113457491	50	doublebond	15:0 C1	0	0	0	0	0	0	0	0	0	0	0	0	0	0	0	0	0	0	0	0	0	0	0	0	0	0	0	0	0
350.08895960698	2.5	doublebond	15:0 C1+H	0	0	0	0	0	0	0	0	0	0	0	0	0	0	0	0	0	0	0	0	0	0	0	0	0	0	0	0	0
362.08895960698	25	doublebond	15:0 C2-H	0	0	0	0	0	0	0	0	0	0	0	0	0	0	0	0	0	0	0	0	0	0	0	0	0	0	0	0	0
363.09678463905	75	doublebond	15:0 C2	0	0	0	0	0	0	0	0	0	0	0	0	0	0	0	0	0	0	0	0	0	0	0	0	0	0	0	0	0
364.10460967112	100	doublebond	15:0 C2+H	0	0	0	0	0	0	0	0	0	0	0	0	0	0	0	0	0	0	0	0	0	0	0	0	0	0	0	0	0
376.10460967112	100	doublebond	15:0 C3-H	0	0	0	0	0	24	34	58	0	11	10	0	0	0	0	27	13	0	16	0	0	0	0	10	0	10	0	0	0
377.11243470319	37.5	doublebond	15:0 C3	0	0	0	0	0	0	0	0	0	0	0	0	0	0	0	0	0	0	0	0	0	0	0	0	0	0	0	0	0
378.12025973526	25	doublebond	15:0 C3+H	0	0	0	0	0	0	0	0	0	0	0	0	0	0	0	0	0	0	0	0	0	0	0	0	0	0	0	0	0
384.25633423153	150	metaboliteclass	[M+H]+ -C6H12O6	0	0	0	0	0	1068	1177	958	109	172	290	0	0	0	378	482	1064	49	201	31	0	0	0	551	278	313	0	0	0
390.12025973526	25	doublebond	15:0 C4-H	0	0	0	0	0	8	0	0	0	0	0	0	0	0	0	0	0	0	0	0	0	0	0	0	0	0	0	0	0
391.12808476733	50	doublebond	15:0 C4	0	0	0	0	0	0	0	0	0	0	0	0	0	0	0	0	0	0	0	0	0	0	0	0	0	0	0	0	0
392.1359097994	2.5	doublebond	15:0 C4+H	0	0	0	0	0	0	0	0	0	0	0	0	0	0	0	0	0	0	0	0	0	0	0	0	0	0	0	0	0
402.26689891523	100	metaboliteclass	[M+H]+ -C6H10O5	0	0	0	0	0	143	84	138	11	10	15	0	0	0	95	23	80	0	11	8	0	0	0	30	114	62	0	0	0
404.1359097994	25	doublebond	15:0 C5-H	0	0	0	0	0	0	11	0	0	0	0	0	0	0	0	0	0	0	0	0	0	0	0	0	0	0	0	0	0
405.14373483147	50	doublebond	15:0 C5	0	0	0	0	0	0	0	0	0	0	0	0	0	0	0	0	0	0	0	0	0	0	0	0	0	0	0	0	0
406.15155986354	2.5	doublebond	15:0 C5+H	0	0	0	0	0	0	0	0	0	0	0	0	0	0	0	0	0	0	0	0	0	0	0	0	0	0	0	0	0
418.15155986354	25	doublebond	15:0 C6-H	0	0	0	0	0	0	0	50	0	0	0	0	0	0	0	0	0	0	0	0	0	0	0	0	0	0	0	0	0
419.15938489561	50	doublebond	15:0 C6	0	0	0	0	0	0	0	0	0	0	0	0	0	0	0	0	0	0	0	0	0	0	0	0	0	0	0	0	0
420.16720992768	2.5	doublebond	15:0 C6+H	0	0	0	0	0	0	0	0	0	0	0	0	0	0	0	0	0	0	0	0	0	0	0	0	0	0	0	0	0
432.16720992768	25	doublebond	15:0 C7-H	0	0	0	0	0	17	56	23	0	0	0	0	0	0	0	35	10	0	0	0	0	0	0	0	0	0	0	0	0
433.17503495975	50	doublebond	15:0 C7	0	0	0	0	0	0	0	0	0	0	0	0	0	0	0	11	0	0	0	0	0	0	0	0	0	0	0	0	0
434.18285999182	2.5	doublebond	15:0 C7+H	0	0	0	0	0	0	0	0	0	0	0	0	0	0	0	0	0	0	0	0	0	0	0	0	0	0	0	0	0
446.18285999182	25	doublebond	15:0 C8-H	0	0	0	0	0	0	0	0	0	0	0	0	0	0	11	0	11	0	0	0	0	0	0	0	0	0	0	0	0
447.19068502389	50	doublebond	15:0 C8	0	0	0	0	0	0	0	0	0	0	0	0	0	0	0	0	0	0	0	0	0	0	0	0	0	0	0	0	0
448.19851005596	2.5	doublebond	15:0 C8+H	0	0	0	0	0	0	0	0	0	0	0	0	0	0	0	0	0	0	0	0	0	0	0	0	0	0	0	0	0
460.19851005596	25	doublebond	15:0 C9-H	0	0	0	0	0	0	0	0	0	0	0	0	0	0	0	4	0	0	0	0	0	0	0	0	0	0	0	0	0
461.20633508803	50	doublebond	15:0 C9	0	0	0	0	0	0	10	0	0	0	0	0	0	0	0	0	0	10	0	0	0	0	0	0	0	0	0	0	0
462.2141601201	2.5	doublebond	15:0 C9+H	0	0	0	0	0	0	0	0	0	0	0	0	0	0	0	0	0	0	0	0	0	0	0	0	0	0	0	0	0
474.2141601201	25	doublebond	15:0 C10-H	0	0	0	0	0	0	0	0	0	0	0	0	0	0	10	0	11	0	0	0	0	0	0	0	0	0	0	0	0
475.22198515217	50	doublebond	15:0 C10	0	0	0	0	0	11	0	0	0	0	0	0	0	0	0	11	0	0	0	0	0	0	0	0	0	0	0	0	0
476.22981018424	2.5	doublebond	15:0 C10+H	0	0	0	0	0	0	0	0	0	0	0	0	0	0	0	0	0	0	0	0	0	0	0	0	0	0	0	0	0
488.22981018424	25	doublebond	15:0 C11-H	0	0	0	0	0	0	0	19	0	0	0	0	0	0	0	0	0	0	0	0	0	0	0	0	0	0	0	0	0
489.23763521631	50	doublebond	15:0 C11	0	0	0	0	0	0	4	11	0	0	0	0	0	0	0	0	0	0	0	0	0	0	0	0	0	0	0	0	0
490.24546024838	2.5	doublebond	15:0 C11+H	0	0	0	0	0	0	0	0	0	0	0	0	0	0	0	0	0	0	0	0	0	0	0	0	0	0	0	0	0
502.24546024838	25	doublebond	15:0 C12-H	0	0	0	0	0	10	0	11	0	0	0	0	0	0	0	0	0	0	0	0	0	0	0	0	0	0	0	0	0
503.25328528045	50	doublebond	15:0 C12	0	0	0	0	0	0	0	0	0	0	0	0	0	0	0	0	0	0	0	0	0	0	0	0	0	0	0	0	0
504.26111031252	2.5	doublebond	15:0 C12+H	0	0	0	0	0	0	0	0	0	0	0	0	0	0	0	0	0	0	0	0	0	0	0	0	0	0	0	0	0
516.26111031252	25	doublebond	15:0 C13-H	0	0	0	0	0	11	0	0	0	0	0	0	0	0	0	6	0	0	0	0	0	0	0	0	0	0	0	0	0
517.26893534459	50	doublebond	15:0 C13	0	0	0	0	0	0	0	11	0	0	0	0	0	0	0	0	0	0	0	0	0	0	0	0	0	0	0	0	0
518.27676037666	2.5	doublebond	15:0 C13+H	0	0	0	0	0	0	0	0	0	0	0	0	0	0	0	0	0	0	0	0	0	0	0	0	0	0	0	0	0
530.27676037666	25	doublebond	15:0 C14-H	0	0	0	0	0	0	0	0	0	0	0	0	0	0	0	0	0	0	0	0	0	0	0	0	0	0	0	0	0
531.28458540873	50	doublebond	15:0 C14	0	0	0	0	0	0	0	0	0	0	0	0	0	0	0	0	0	0	0	0	0	0	0	0	0	0	0	0	0
532.2924104408	2.5	doublebond	15:0 C14+H	0	0	0	0	0	0	0	0	0	0	0	0	0	0	0	0	0	0	0	0	0	0	0	0	0	0	0	0	0
546.30915765003	800	none	[M+H]+ -H2O	0	0	0	0	0	2609	2623	2768	356	401	436	0	0	0	1178	1236	1847	164	211	245	0	0	0	482	716	690	0	0	0
564.31917375383	999	precursor	Precursor	0	0	0	0	0	1789	4748	3467	532	491	632	0	0	0	2041	1963	1558	267	250	151	0	0	0	629	511	655	0	0	0
