## Supplementary material for "MS-DIAL 5 multimodal mass spectrometry data mining unveils lipidome complexities": Source data: AlignmentID000860.txt

m/z	Reference intensity	Spectrum	Comment	20230404_Blank_11_POS_EAD14	20230404_C12_10_POS_EAD14	20230404_C13_9_POS_EAD14_1	20230404_C13_9_POS_EAD14_2	20230404_C13_9_POS_EAD14_3	20230404_C13x1_1_POS_EAD14_1	20230404_C13x1_1_POS_EAD14_2	20230404_C13x1_1_POS_EAD14_3	20230404_C13x10_4_POS_EAD14_1	20230404_C13x10_4_POS_EAD14_2	20230404_C13x10_4_POS_EAD14_3	20230404_C13x100_7_POS_EAD14_1	20230404_C13x100_7_POS_EAD14_2	20230404_C13x100_7_POS_EAD14_3	20230404_C13x2_2_POS_EAD14_1	20230404_C13x2_2_POS_EAD14_2	20230404_C13x2_2_POS_EAD14_3	20230404_C13x20_5_POS_EAD14_1	20230404_C13x20_5_POS_EAD14_2	20230404_C13x20_5_POS_EAD14_3	20230404_C13x200_8_POS_EAD14_1	20230404_C13x200_8_POS_EAD14_2	20230404_C13x200_8_POS_EAD14_3	20230404_C13x5_3_POS_EAD14_1	20230404_C13x5_3_POS_EAD14_2	20230404_C13x5_3_POS_EAD14_3	20230404_C13x50_6_POS_EAD14_1	20230404_C13x50_6_POS_EAD14_2	20230404_C13x50_6_POS_EAD14_3
252.26857652999	150	acylchain	[sph+H]+ -CH4O2	0	0	0	0	0	3256	2053	2563	290	166	244	0	0	0	897	1054	1407	166	115	173	0	0	0	597	709	1435	15	22	0
264.26857652999	500	acylchain	[sph+H]+ -2H2O	0	0	0	0	0	6521	8442	7347	2160	1800	1502	0	0	0	2892	4413	3825	799	1471	581	0	0	0	4550	4022	3122	194	214	0
282.27914121369	200	acylchain	[sph+H]+ -H2O	0	0	0	0	0	5050	3567	3782	515	334	489	0	0	0	2025	2464	2026	274	332	140	0	0	0	993	2436	1635	59	108	0
284.29479127783	200	acylchain	[FAA+H]+	0	0	0	0	0	2054	1765	2276	191	209	167	0	0	0	1104	1541	1938	164	356	65	0	0	0	615	969	725	69	29	0
308.2584057544	15	doublebond	18:0 C1-H	0	0	0	0	0	0	0	0	0	0	10	0	0	0	0	10	0	0	0	0	0	0	0	0	0	0	0	0	0
309.26623078647	30	doublebond	18:0 C1	0	0	0	0	0	0	0	0	0	0	0	0	0	0	0	0	0	0	0	0	0	0	0	0	0	0	0	0	0
309.3026163099	200	acylchain	[FAA+C2H+H]+	0	0	0	0	0	2869	2001	2280	217	139	290	0	0	0	1140	1474	1533	120	226	130	0	0	0	650	770	544	121	21	0
310.27405581854	1.5	doublebond	18:0 C1+H	0	0	0	0	0	11	93	65	11	0	0	0	0	0	31	0	11	0	0	0	0	0	0	31	55	11	0	0	0
322.27405581854	15	doublebond	18:0 C2-H	0	0	0	0	0	26	175	11	0	0	0	0	0	0	11	343	56	0	0	0	0	0	0	32	0	0	0	0	0
323.28188085061	45	doublebond	18:0 C2	0	0	0	0	0	552	335	312	60	15	51	0	0	0	245	139	310	10	7	16	0	0	0	252	146	99	9	0	0
324.28970588268	60	doublebond	18:0 C2+H	0	0	0	0	0	132	155	274	16	0	11	0	0	0	58	51	63	15	11	0	0	0	0	74	84	26	0	0	0
326.30535596153	150	acylchain	[FAA+C2H2O+H]+	0	0	0	0	0	2869	2769	1802	265	281	362	0	0	0	1217	1529	2096	276	190	152	0	0	0	894	777	1357	105	30	0
336.28970588268	60	doublebond	18:0 C3-H	0	0	0	0	0	695	669	930	78	57	66	0	0	0	314	434	541	37	92	94	0	0	0	194	358	248	0	7	0
337.29753091475	22.5	doublebond	18:0 C3	0	0	0	0	0	10	11	11	0	0	0	0	0	0	10	13	0	0	0	0	0	0	0	0	0	0	0	0	0
338.30535594682	30	doublebond	18:1(4)(1OH,3OH) C3-H, 18:0 C3+H	0	0	0	0	0	56	59	11	0	0	0	0	0	0	11	10	62	0	0	0	0	0	0	100	26	13	0	0	0
339.31318097889	30	doublebond	18:1(4)(1OH,3OH) C3	0	0	0	0	0	0	11	0	0	0	0	0	0	0	11	0	0	0	0	0	0	0	0	0	0	0	0	0	0
340.32100601096	6	doublebond	18:1(4)(1OH,3OH) C3+H	0	0	0	0	0	0	11	10	0	0	0	0	0	0	0	11	30	0	0	0	0	0	0	0	0	0	0	0	0
350.30535594682	15	doublebond	18:0 C4-H	0	0	0	0	0	73	104	87	29	11	10	0	0	0	63	46	71	0	11	0	0	0	0	23	21	36	0	0	0
351.31318097889	45	doublebond, doublebond_low	18:1(4)(1OH,3OH) C4-H, 18:0 C4	0	0	0	0	0	28	0	175	0	0	0	0	0	0	0	11	22	0	0	0	0	0	0	0	0	0	0	0	0
352.32100601096	9	doublebond, doublebond_low	18:1(4)(1OH,3OH) C4, 18:0 C4+H	0	0	0	0	0	27	28	23	0	0	0	0	0	0	11	11	5	0	0	0	0	0	0	19	0	17	0	0	0
353.32883104303	1.5	doublebond, doublebond_low	18:1(4)(1OH,3OH) C4+H	0	0	0	0	0	63	16	8	0	0	0	0	0	0	11	14	11	0	0	0	0	0	0	0	0	0	0	0	0
364.32100601096	30	doublebond	18:1(4)(1OH,3OH) C5-H, 18:0 C5-H	0	0	0	0	0	53	165	50	0	11	0	0	0	0	22	66	133	13	0	0	0	0	0	33	25	31	0	0	0
365.32883104303	60	doublebond	18:1(4)(1OH,3OH) C5, 18:0 C5	0	0	0	0	0	39	30	24	0	0	0	0	0	0	33	17	28	0	0	0	0	0	0	27	11	23	0	0	0
366.3366560751	7.5	doublebond	18:1(4)(1OH,3OH) C5+H, 18:0 C5+H	0	0	0	0	0	36	11	11	0	0	7	0	0	0	54	11	0	0	0	0	0	0	0	11	0	0	0	0	0
378.3366560751	75	doublebond	18:1(4)(1OH,3OH) C6-H, 18:0 C6-H	0	0	0	0	0	163	291	193	33	17	16	0	0	0	158	54	204	9	0	0	0	0	0	97	43	195	0	13	0
379.34448110717	150	doublebond	18:1(4)(1OH,3OH) C6, 18:0 C6	0	0	0	0	0	460	357	283	21	26	20	0	0	0	220	220	213	11	50	11	0	0	0	86	114	165	0	0	0
380.35230613924	3	doublebond	18:1(4)(1OH,3OH) C6+H, 18:0 C6+H	0	0	0	0	0	73	53	50	0	0	0	0	0	0	22	11	5	0	0	0	0	0	0	0	11	43	0	0	0
392.35230613924	30	doublebond	18:1(4)(1OH,3OH) C7-H, 18:0 C7-H	0	0	0	0	0	268	207	150	15	14	19	0	0	0	220	139	48	0	0	0	0	0	0	145	43	106	0	25	0
393.36013117131	60	doublebond	18:1(4)(1OH,3OH) C7, 18:0 C7	0	0	0	0	0	29	14	22	0	0	0	0	0	0	17	11	11	0	0	0	0	0	0	0	57	11	0	0	0
394.36795620338	7.5	doublebond	18:1(4)(1OH,3OH) C7+H, 18:0 C7+H	0	0	0	0	0	29	0	11	0	0	0	0	0	0	0	0	0	0	0	0	0	0	0	0	0	10	0	0	0
406.36795620338	30	doublebond	18:1(4)(1OH,3OH) C8-H, 18:0 C8-H	0	0	0	0	0	119	64	96	0	0	0	0	0	0	67	98	51	0	0	0	0	0	0	20	35	38	0	0	0
407.37578123545	60	doublebond	18:1(4)(1OH,3OH) C8, 18:0 C8	0	0	0	0	0	27	54	15	0	0	11	0	0	0	28	58	11	0	0	0	0	0	0	0	12	10	0	0	0
408.38360626752	7.5	doublebond	18:1(4)(1OH,3OH) C8+H, 18:0 C8+H	0	0	0	0	0	11	0	10	0	0	0	0	0	0	0	0	13	0	0	0	0	0	0	11	0	0	0	0	0
420.38360626752	30	doublebond	18:1(4)(1OH,3OH) C9-H, 18:0 C9-H	0	0	0	0	0	171	175	100	11	0	16	0	0	0	98	39	165	11	0	0	0	0	0	25	49	44	0	0	0
421.39143129959	60	doublebond	18:1(4)(1OH,3OH) C9, 18:0 C9	0	0	0	0	0	21	42	88	0	0	0	0	0	0	6	17	17	0	0	0	0	0	0	11	11	19	0	0	0
422.39925633166	7.5	doublebond	18:1(4)(1OH,3OH) C9+H, 18:0 C9+H	0	0	0	0	0	20	11	0	0	0	0	0	0	0	0	0	0	10	0	0	0	0	0	0	0	8	0	0	0
434.39925633166	30	doublebond	18:1(4)(1OH,3OH) C10-H, 18:0 C10-H	0	0	0	0	0	165	174	257	29	56	11	0	0	0	66	60	130	10	10	0	0	0	0	69	54	61	0	0	0
435.40708136373	60	doublebond	18:1(4)(1OH,3OH) C10, 18:0 C10	0	0	0	0	0	74	34	59	0	0	0	0	0	0	104	67	11	0	6	0	0	0	0	30	0	11	0	0	0
436.4149063958	7.5	doublebond	18:1(4)(1OH,3OH) C10+H, 18:0 C10+H	0	0	0	0	0	0	0	11	0	0	0	0	0	0	11	0	34	0	0	0	0	0	0	0	0	0	0	0	0
448.4149063958	30	doublebond	18:1(4)(1OH,3OH) C11-H, 18:0 C11-H	0	0	0	0	0	100	165	118	25	18	14	0	0	0	107	63	35	0	10	0	0	0	0	40	38	206	0	0	0
449.42273142787	60	doublebond	18:1(4)(1OH,3OH) C11, 18:0 C11	0	0	0	0	0	220	64	103	11	10	12	0	0	0	29	47	72	0	36	0	0	0	0	22	30	11	0	0	0
450.43055645994	7.5	doublebond	18:1(4)(1OH,3OH) C11+H, 18:0 C11+H	0	0	0	0	0	33	11	24	0	0	0	0	0	0	85	11	11	0	0	0	0	0	0	0	0	7	0	0	0
462.43055645994	30	doublebond	18:1(4)(1OH,3OH) C12-H, 18:0 C12-H	0	0	0	0	0	152	190	246	9	11	11	0	0	0	74	159	163	10	11	0	0	0	0	53	53	107	0	0	0
463.43838149201	60	doublebond	18:1(4)(1OH,3OH) C12, 18:0 C12	0	0	0	0	0	159	275	289	19	37	6	0	0	0	77	169	177	31	13	9	0	0	0	33	92	26	0	0	0
464.44620652408	7.5	doublebond	18:1(4)(1OH,3OH) C12+H, 18:0 C12+H	0	0	0	0	0	17	7	11	0	0	0	0	0	0	21	0	0	0	0	0	0	0	0	0	0	0	0	0	0
476.44620652408	30	doublebond	18:1(4)(1OH,3OH) C13-H, 18:0 C13-H	0	0	0	0	0	138	329	133	21	18	23	0	0	0	102	37	47	14	0	5	0	0	0	11	28	35	0	0	0
477.45403155615	60	doublebond	18:1(4)(1OH,3OH) C13, 18:0 C13	0	0	0	0	0	179	109	113	22	0	21	0	0	0	114	98	157	0	0	0	0	0	0	93	32	13	0	0	0
478.46185658822	7.5	doublebond	18:1(4)(1OH,3OH) C13+H, 18:0 C13+H	0	0	0	0	0	11	16	37	0	0	0	0	0	0	17	19	11	0	0	0	0	0	0	52	0	11	0	0	0
490.46185658822	30	doublebond	18:1(4)(1OH,3OH) C14-H, 18:0 C14-H	0	0	0	0	0	122	116	97	15	11	0	0	0	0	87	70	48	11	7	0	0	0	0	23	69	27	0	0	0
491.46968162029	60	doublebond	18:1(4)(1OH,3OH) C14, 18:0 C14	0	0	0	0	0	128	156	121	0	8	0	0	0	0	77	63	49	0	11	0	0	0	0	73	41	33	0	0	0
492.47750665236	7.5	doublebond	18:1(4)(1OH,3OH) C14+H, 18:0 C14+H	0	0	0	0	0	13	23	79	0	10	0	0	0	0	11	16	36	0	0	0	0	0	0	11	9	11	0	0	0
504.47750665236	30	doublebond	18:1(4)(1OH,3OH) C15-H, 18:0 C15-H	0	0	0	0	0	132	283	142	9	0	14	0	0	0	82	94	55	0	0	0	0	0	0	72	57	99	0	11	0
505.48533168443	60	doublebond	18:1(4)(1OH,3OH) C15, 18:0 C15	0	0	0	0	0	70	57	52	11	0	0	0	0	0	14	31	25	11	0	0	0	0	0	85	11	12	0	0	0
506.4931567165	7.5	doublebond	18:1(4)(1OH,3OH) C15+H, 18:0 C15+H	0	0	0	0	0	12	86	17	0	0	0	0	0	0	0	11	0	0	0	0	0	0	0	11	8	0	0	0	0
516.51389217579	100	metaboliteclass	[M+H]+ -CH6O2	0	0	0	0	0	930	932	909	87	118	79	0	0	0	767	612	717	142	96	73	0	0	0	546	370	367	11	10	0
518.4931567165	30	doublebond	18:1(4)(1OH,3OH) C16-H, 18:0 C16-H	0	0	0	0	0	0	45	165	0	12	0	0	0	0	0	0	0	0	0	0	0	0	0	0	108	114	0	0	0
519.50098174857	60	doublebond	18:1(4)(1OH,3OH) C16, 18:0 C16	0	0	0	0	0	51	75	47	0	0	0	0	0	0	26	35	38	0	0	0	0	0	0	5	10	11	0	0	0
520.50880678064	7.5	doublebond	18:1(4)(1OH,3OH) C16+H, 18:0 C16+H	0	0	0	0	0	26	49	11	0	0	0	0	0	0	0	40	23	0	0	0	0	0	0	15	0	0	0	0	0
530.52954222522	100	metaboliteclass	Precursor-2H2O	0	0	0	0	0	525	410	443	34	57	49	0	0	0	214	169	214	14	30	77	0	0	0	247	158	257	0	9	0
532.50880678064	30	doublebond	18:1(4)(1OH,3OH) C17-H, 18:0 C17-H	0	0	0	0	0	23	53	67	0	0	0	0	0	0	0	41	0	0	0	0	0	0	0	11	14	0	0	0	0
533.51663181271	60	doublebond	18:1(4)(1OH,3OH) C17, 18:0 C17	0	0	0	0	0	16	28	20	0	0	0	0	0	0	0	11	0	0	0	0	0	0	0	42	11	0	0	0	0
534.52445684478	7.5	doublebond	18:1(4)(1OH,3OH) C17+H, 18:0 C17+H	0	0	0	0	0	100	76	95	0	37	0	0	0	0	87	268	133	0	0	0	0	0	0	15	11	11	0	0	0
548.54010690892	200	metaboliteclass	Precursor-H2O	0	0	0	0	0	6512	3658	5206	678	577	514	0	0	0	3710	4377	3044	468	397	366	0	0	0	2882	1641	2195	25	123	0
566.55067159262	999	precursor	Precursor	0	0	0	0	0	9563	11869	8115	2952	2242	1876	0	0	0	8006	7900	8444	1901	3034	2778	0	0	0	8209	6253	6335	455	431	0
