## Supplementary material for "MS-DIAL 5 multimodal mass spectrometry data mining unveils lipidome complexities": Source data: AlignmentID000883.txt

m/z	Reference intensity	Spectrum	Comment	20230404_Blank_11_POS_EAD14	20230404_C12_10_POS_EAD14	20230404_C13_9_POS_EAD14_1	20230404_C13_9_POS_EAD14_2	20230404_C13_9_POS_EAD14_3	20230404_C13x1_1_POS_EAD14_1	20230404_C13x1_1_POS_EAD14_2	20230404_C13x1_1_POS_EAD14_3	20230404_C13x10_4_POS_EAD14_1	20230404_C13x10_4_POS_EAD14_2	20230404_C13x10_4_POS_EAD14_3	20230404_C13x100_7_POS_EAD14_1	20230404_C13x100_7_POS_EAD14_2	20230404_C13x100_7_POS_EAD14_3	20230404_C13x2_2_POS_EAD14_1	20230404_C13x2_2_POS_EAD14_2	20230404_C13x2_2_POS_EAD14_3	20230404_C13x20_5_POS_EAD14_1	20230404_C13x20_5_POS_EAD14_2	20230404_C13x20_5_POS_EAD14_3	20230404_C13x200_8_POS_EAD14_1	20230404_C13x200_8_POS_EAD14_2	20230404_C13x200_8_POS_EAD14_3	20230404_C13x5_3_POS_EAD14_1	20230404_C13x5_3_POS_EAD14_2	20230404_C13x5_3_POS_EAD14_3	20230404_C13x50_6_POS_EAD14_1	20230404_C13x50_6_POS_EAD14_2	20230404_C13x50_6_POS_EAD14_3
259.3125137515	150	acylchain	[sph+H]+ -CH4O2	0	0	0	0	0	1385	1357	1286	270	337	395	35	38	61	686	824	950	165	288	124	0	0	0	423	450	313	90	151	68
271.3125137515	500	acylchain	[sph+H]+ -2H2O	0	0	0	0	0	3270	4374	4636	1768	1838	2011	303	219	225	3719	3003	2650	1017	1438	1102	0	0	0	1644	1782	2255	633	793	959
282.27914121369	200	acylchain	[FAA+H]+	0	0	0	0	0	429	337	428	410	155	168	0	52	0	222	279	531	22	58	51	0	0	0	146	194	169	17	71	31
289.3230784352	200	acylchain	[sph+H]+ -H2O	0	0	0	0	0	1432	2576	2726	829	718	678	90	55	60	1729	2293	1289	217	255	378	0	0	0	816	1156	1002	119	141	104
307.28696624576	200	acylchain	[FAA+C2H+H]+	0	0	0	0	0	639	792	763	319	113	134	10	70	10	456	509	486	155	51	80	0	0	0	230	252	238	41	45	27
315.30234297591	15	doublebond	18:1(9) C1-H	0	0	0	0	0	11	0	0	0	0	0	0	0	0	0	0	11	0	0	0	0	0	0	0	0	0	0	0	0
316.31016800798	30	doublebond	18:1(9) C1	0	0	0	0	0	24	0	0	0	0	0	0	0	0	0	0	0	0	0	0	0	0	0	0	11	0	0	0	0
317.31799304005	1.5	doublebond	18:1(9) C1+H	0	0	0	0	0	11	11	11	12	11	0	0	0	0	0	0	0	0	0	0	0	0	0	0	0	0	0	0	0
324.28970589739	150	acylchain	[FAA+C2H2O+H]+	0	0	0	0	0	989	637	655	311	187	111	0	11	11	414	373	502	87	88	98	0	0	0	198	341	360	37	45	41
329.31799304005	15	doublebond	18:1(9) C2-H	0	0	0	0	0	0	0	0	11	0	0	11	0	0	9	11	0	0	0	11	0	0	0	54	11	0	0	0	0
330.32581807212	45	doublebond	18:1(9) C2	0	0	0	0	0	41	60	139	5	12	94	0	0	0	39	49	47	0	0	8	0	0	0	20	14	68	0	0	0
331.33364310419	60	doublebond	18:1(9) C2+H	0	0	0	0	0	82	12	30	0	11	0	0	0	0	0	11	36	0	0	0	0	0	0	0	22	0	0	0	0
336.28970588268	50	doublebond	18:1(4)(1OH,3OH) C3-H	0	0	0	0	0	110	13	138	0	0	0	0	0	0	0	5	20	0	0	0	0	0	0	0	0	38	0	0	0
337.29753091475	100	doublebond	18:1(4)(1OH,3OH) C3	0	0	0	0	0	0	43	17	0	0	11	0	0	0	0	0	0	0	0	0	0	0	0	0	0	0	0	0	0
338.30535594682	20	doublebond	18:1(4)(1OH,3OH) C3+H	0	0	0	0	0	11	11	0	0	0	0	0	0	0	0	0	0	0	0	0	0	0	0	0	0	0	0	0	0
343.33364310419	60	doublebond	18:1(9) C3-H	0	0	0	0	0	259	143	342	120	78	26	11	0	0	106	122	40	17	15	86	0	0	0	39	85	78	0	19	0
344.34146813626	22.5	doublebond	18:1(9) C3	0	0	0	0	0	11	0	22	0	0	11	0	0	0	0	0	0	0	0	0	0	0	0	0	0	0	0	0	0
345.34929316833	15	doublebond	18:1(9) C3+H	0	0	0	0	0	22	11	34	0	13	0	0	0	0	17	25	19	0	0	0	0	0	0	22	94	0	0	0	0
349.29753091475	50	doublebond	18:1(4)(1OH,3OH) C4-H	0	0	0	0	0	11	0	0	0	0	0	0	0	0	0	10	11	0	0	0	0	0	0	0	0	10	0	0	0
350.30535594682	100	doublebond	18:1(4)(1OH,3OH) C4	0	0	0	0	0	0	10	14	0	0	0	0	0	0	0	34	0	0	0	0	0	0	0	0	0	0	0	0	0
351.31318097889	20	doublebond	18:1(4)(1OH,3OH) C4+H	0	0	0	0	0	0	0	11	0	0	0	0	0	0	0	0	0	0	0	0	0	0	0	0	0	0	0	0	0
357.34929316833	15	doublebond	18:1(9) C4-H	0	0	0	0	0	40	11	35	0	0	11	0	0	0	34	0	0	0	0	0	0	0	0	11	0	28	0	0	0
358.3571182004	30	doublebond	18:1(9) C4	0	0	0	0	0	0	0	0	0	0	0	0	0	0	0	0	0	0	0	0	0	0	0	0	0	0	0	0	0
359.36494323247	1.5	doublebond	18:1(9) C4+H	0	0	0	0	0	0	0	11	0	0	9	0	0	0	0	0	0	0	0	0	0	0	0	0	0	0	0	0	0
362.30535594682	50	doublebond	18:1(4)(1OH,3OH) C5-H	0	0	0	0	0	21	54	16	0	0	0	0	0	0	21	11	12	0	0	0	0	0	0	0	0	11	0	0	0
363.31318097889	100	doublebond	18:1(4)(1OH,3OH) C5	0	0	0	0	0	11	11	0	0	0	0	0	0	0	45	0	0	0	0	0	0	0	0	0	0	0	0	0	0
364.32100601096	20	doublebond	18:1(4)(1OH,3OH) C5+H	0	0	0	0	0	0	0	56	0	6	0	0	0	0	0	17	0	0	0	0	0	0	0	0	11	7	0	0	0
371.36494323247	15	doublebond	18:1(9) C5-H	0	0	0	0	0	0	11	0	0	0	11	0	0	0	0	5	0	0	0	0	0	0	0	0	0	11	0	0	0
372.37276826454	30	doublebond	18:1(9) C5	0	0	0	0	0	0	0	9	0	0	0	0	0	0	0	0	14	0	0	0	0	0	0	0	0	0	0	0	0
373.38059329661	1.5	doublebond	18:1(9) C5+H	0	0	0	0	0	0	0	0	0	0	0	0	0	0	0	0	0	0	0	0	0	0	0	0	0	0	0	0	0
376.32100601096	50	doublebond	18:1(4)(1OH,3OH) C6-H	0	0	0	0	0	44	27	38	0	0	11	0	0	0	11	10	16	0	0	0	0	0	0	41	11	14	0	0	0
377.32883104303	100	doublebond	18:1(4)(1OH,3OH) C6	0	0	0	0	0	60	107	132	33	35	59	0	0	0	46	86	87	11	11	12	0	0	0	110	147	61	7	0	0
378.3366560751	20	doublebond	18:1(4)(1OH,3OH) C6+H	0	0	0	0	0	0	33	18	0	0	0	0	0	0	0	11	0	0	0	0	0	0	0	15	8	15	0	0	0
385.38059329661	15	doublebond	18:1(9) C6-H	0	0	0	0	0	10	18	24	11	11	0	0	0	0	9	0	11	0	0	0	0	0	0	15	10	0	0	0	0
386.38841832868	30	doublebond	18:1(9) C6	0	0	0	0	0	0	11	0	0	0	8	0	0	0	0	0	11	0	0	0	0	0	0	11	11	0	0	0	0
387.39624336075	1.5	doublebond	18:1(9) C6+H	0	0	0	0	0	0	0	0	0	0	0	0	0	0	0	0	0	0	0	0	0	0	0	0	0	0	0	0	0
390.3366560751	50	doublebond	18:1(4)(1OH,3OH) C7-H	0	0	0	0	0	10	15	69	0	0	0	0	0	0	0	16	11	0	0	0	0	0	0	11	0	0	0	0	0
391.34448110717	100	doublebond	18:1(4)(1OH,3OH) C7	0	0	0	0	0	15	0	16	0	0	0	0	0	0	11	0	0	0	0	0	0	0	0	0	0	0	0	0	0
392.35230613924	20	doublebond	18:1(4)(1OH,3OH) C7+H	0	0	0	0	0	0	0	0	0	0	0	0	0	0	0	0	0	0	0	0	0	0	0	0	0	0	0	0	0
399.39624336075	120	doublebond, doublebond_high	18:1(9) C7-H	0	0	0	0	0	92	141	139	11	11	28	0	0	0	113	48	109	26	0	0	0	0	0	11	30	11	0	0	0
400.40406839282	60	doublebond	18:1(9) C7	0	0	0	0	0	11	0	11	0	0	0	0	0	0	17	82	0	0	0	0	0	0	0	0	0	0	0	0	0
401.41189342489	1.5	doublebond	18:1(9) C7+H	0	0	0	0	0	11	0	11	0	0	0	0	0	0	0	20	0	0	0	0	0	0	0	0	0	0	0	0	0
404.35230613924	50	doublebond	18:1(4)(1OH,3OH) C8-H	0	0	0	0	0	10	5	14	0	0	0	0	0	0	11	0	11	0	0	0	0	0	0	0	0	11	0	0	0
405.36013117131	100	doublebond	18:1(4)(1OH,3OH) C8	0	0	0	0	0	0	11	0	0	0	0	0	0	0	11	0	0	11	0	0	0	0	0	0	0	11	0	0	0
406.36795620338	20	doublebond	18:1(4)(1OH,3OH) C8+H	0	0	0	0	0	11	11	0	0	0	0	0	0	0	0	0	0	0	0	0	0	0	0	0	0	0	0	0	0
413.41189342489	15	doublebond	18:1(9) C8-H	0	0	0	0	0	59	11	0	0	0	0	0	0	0	22	11	0	13	0	0	0	0	0	11	0	28	0	0	0
414.41971845696	30	doublebond	18:1(9) C8	0	0	0	0	0	47	0	11	0	0	0	0	0	0	0	34	0	0	0	7	0	0	0	103	0	0	0	0	0
415.42754348903	1.5	doublebond	18:1(9) C8+H	0	0	0	0	0	0	11	0	0	0	0	0	0	0	11	0	0	0	0	11	0	0	0	0	0	0	0	0	0
418.36795620338	50	doublebond	18:1(4)(1OH,3OH) C9-H	0	0	0	0	0	42	11	0	0	41	0	0	0	0	0	0	11	0	0	0	0	0	0	0	0	0	0	0	0
419.37578123545	100	doublebond	18:1(4)(1OH,3OH) C9	0	0	0	0	0	121	51	11	0	20	10	0	0	0	22	17	11	0	0	0	0	0	0	0	0	11	0	0	10
420.38360626752	20	doublebond	18:1(4)(1OH,3OH) C9+H	0	0	0	0	0	11	0	0	0	0	11	0	0	0	11	0	0	0	0	0	0	0	0	0	0	0	0	0	0
426.41971845696	7.5	doublebond	18:1(9) C9-H	0	0	0	0	0	11	0	0	0	0	0	0	0	0	0	0	0	0	0	0	0	0	0	0	0	0	0	0	0
427.42754348903	15	doublebond, doublebond_low	18:1(9) C9	0	0	0	0	0	11	18	45	71	0	0	0	0	0	11	55	0	0	0	0	0	0	0	0	11	12	0	0	0
428.4353685211	1.5	doublebond	18:1(9) C9+H	0	0	0	0	0	0	0	11	0	0	0	0	0	0	11	0	11	0	0	0	0	0	0	0	0	0	0	0	0
432.38360626752	50	doublebond	18:1(4)(1OH,3OH) C10-H	0	0	0	0	0	21	0	0	0	0	0	0	0	0	11	0	0	0	0	0	0	0	0	0	0	0	0	0	0
433.39143129959	100	doublebond	18:1(4)(1OH,3OH) C10	0	0	0	0	0	0	18	57	13	0	0	0	0	0	0	10	0	0	0	0	0	0	0	0	0	0	0	0	0
434.39925633166	20	doublebond	18:1(4)(1OH,3OH) C10+H	0	0	0	0	0	23	11	0	0	0	0	0	0	0	0	0	11	0	0	0	0	0	0	11	0	0	0	0	0
439.42754348903	15	doublebond	18:1(9) C10-H	0	0	0	0	0	57	30	35	4	10	0	0	0	0	54	11	29	0	0	0	0	0	0	106	28	11	0	0	0
440.4353685211	30	doublebond	18:1(9) C10	0	0	0	0	0	13	91	11	0	50	0	0	0	0	11	10	23	0	5	0	0	0	0	0	0	10	0	0	0
441.44319355317	1.5	doublebond	18:1(9) C10+H	0	0	0	0	0	57	31	34	25	27	30	0	0	0	23	17	34	0	14	0	0	0	0	71	22	39	0	0	0
446.39925633166	50	doublebond	18:1(4)(1OH,3OH) C11-H	0	0	0	0	0	47	11	0	0	0	0	0	0	0	11	0	11	0	0	0	0	0	0	10	0	6	0	0	0
447.40708136373	100	doublebond	18:1(4)(1OH,3OH) C11	0	0	0	0	0	11	0	8	0	0	0	0	0	0	6	0	11	0	0	0	0	0	0	0	14	0	0	0	0
448.4149063958	20	doublebond	18:1(4)(1OH,3OH) C11+H	0	0	0	0	0	0	0	0	0	0	0	0	0	0	0	0	0	0	0	0	0	0	0	0	0	0	0	0	0
453.44319355317	60	doublebond	18:1(9) C11-H	0	0	0	0	0	91	37	35	8	24	27	0	0	0	18	22	11	0	11	0	0	0	0	0	10	11	0	0	0
454.45101858524	120	doublebond, doublebond_high	18:1(9) C11	0	0	0	0	0	154	108	89	84	47	39	0	0	0	54	77	36	11	0	0	0	0	0	34	78	11	0	43	11
455.45884361731	1.5	doublebond	18:1(9) C11+H	0	0	0	0	0	89	62	67	11	38	17	0	0	0	49	51	75	12	11	11	0	0	0	32	22	33	0	0	23
460.4149063958	50	doublebond	18:1(4)(1OH,3OH) C12-H	0	0	0	0	0	14	11	11	0	0	0	0	0	0	0	11	11	0	0	0	0	0	0	10	0	0	0	0	0
461.42273142787	100	doublebond	18:1(4)(1OH,3OH) C12	0	0	0	0	0	20	22	0	0	7	0	0	0	0	11	0	0	0	0	0	0	0	0	0	0	0	0	0	0
462.43055645994	20	doublebond	18:1(4)(1OH,3OH) C12+H	0	0	0	0	0	0	10	0	0	0	0	0	0	0	0	10	0	0	0	0	0	0	0	0	0	0	0	0	0
467.45884361731	15	doublebond	18:1(9) C12-H	0	0	0	0	0	85	91	27	0	11	32	0	0	0	11	24	0	0	0	0	0	0	0	0	15	63	0	0	0
468.46666864938	30	doublebond	18:1(9) C12	0	0	0	0	0	41	20	0	0	0	0	0	0	0	0	10	20	0	0	0	0	0	0	0	0	7	0	0	0
469.47449368145	1.5	doublebond	18:1(9) C12+H	0	0	0	0	0	63	44	46	11	50	11	0	0	0	27	23	126	0	21	11	0	0	0	18	15	0	13	11	0
474.43055645994	50	doublebond	18:1(4)(1OH,3OH) C13-H	0	0	0	0	0	29	20	0	9	0	0	0	0	0	0	11	0	0	0	0	0	0	0	0	11	0	0	0	0
475.43838149201	100	doublebond	18:1(4)(1OH,3OH) C13	0	0	0	0	0	68	36	11	39	0	0	0	0	0	119	56	11	0	0	11	0	0	0	0	0	0	0	0	0
476.44620652408	20	doublebond	18:1(4)(1OH,3OH) C13+H	0	0	0	0	0	12	0	0	0	0	0	0	0	0	0	0	0	0	0	0	0	0	0	0	0	0	0	0	0
481.47449368145	15	doublebond	18:1(9) C13-H	0	0	0	0	0	10	31	11	19	0	0	0	0	0	13	11	17	0	0	0	0	0	0	0	4	11	0	0	0
482.48231871352	30	doublebond	18:1(9) C13	0	0	0	0	0	32	36	27	0	6	0	0	0	0	11	11	0	0	0	0	0	0	0	0	0	0	0	0	0
483.49014374559	1.5	doublebond	18:1(9) C13+H	0	0	0	0	0	75	34	42	15	0	7	0	0	0	14	22	48	10	0	0	0	0	0	79	14	0	0	0	0
488.44620652408	50	doublebond	18:1(4)(1OH,3OH) C14-H	0	0	0	0	0	11	22	11	15	0	0	0	0	0	29	15	26	0	0	0	0	0	0	11	10	11	0	7	0
489.45403155615	100	doublebond	18:1(4)(1OH,3OH) C14	0	0	0	0	0	25	0	14	0	0	0	0	0	0	0	0	10	0	0	0	0	0	0	11	11	0	0	0	0
490.46185658822	20	doublebond	18:1(4)(1OH,3OH) C14+H	0	0	0	0	0	0	0	0	0	0	0	0	0	0	0	0	0	0	0	0	0	0	0	0	0	11	0	0	0
495.49014374559	15	doublebond	18:1(9) C14-H	0	0	0	0	0	34	0	10	20	12	9	0	0	0	84	15	30	0	10	0	0	0	0	0	0	27	0	0	0
496.49796877766	30	doublebond	18:1(9) C14	0	0	0	0	0	13	14	0	6	0	0	0	0	0	0	6	11	11	0	0	0	0	0	0	0	0	0	0	0
497.50579380973	1.5	doublebond	18:1(9) C14+H	0	0	0	0	0	11	34	19	12	0	11	0	0	0	55	28	25	0	0	0	0	0	0	11	33	20	0	0	0
502.46185658822	50	doublebond	18:1(4)(1OH,3OH) C15-H	0	0	0	0	0	30	24	11	0	0	0	0	0	0	0	0	0	12	0	0	0	0	0	0	0	0	0	0	0
503.46968162029	100	doublebond	18:1(4)(1OH,3OH) C15	0	0	0	0	0	0	13	16	0	0	7	0	0	0	0	0	0	0	0	0	0	0	0	0	0	0	0	0	0
504.47750665236	20	doublebond	18:1(4)(1OH,3OH) C15+H	0	0	0	0	0	11	0	0	0	0	0	0	0	0	0	0	0	0	0	0	0	0	0	0	0	0	0	0	0
509.50579380973	15	doublebond	18:1(9) C15-H	0	0	0	0	0	25	31	182	11	10	12	0	0	0	22	15	29	0	0	0	0	0	0	12	10	7	0	0	0
510.5136188418	30	doublebond	18:1(9) C15	0	0	0	0	0	0	16	16	0	11	0	0	0	0	11	53	7	0	0	0	0	0	0	0	0	0	0	0	0
511.52144387387	1.5	doublebond	18:1(9) C15+H	0	0	0	0	0	0	0	0	0	0	0	0	0	0	0	11	0	0	0	0	0	0	0	0	22	0	0	0	0
516.47750665236	50	doublebond	18:1(4)(1OH,3OH) C16-H	0	0	0	0	0	0	0	0	0	0	0	0	0	0	0	0	0	0	0	0	0	0	0	0	0	0	0	0	0
517.48533168443	100	doublebond	18:1(4)(1OH,3OH) C16	0	0	0	0	0	0	0	0	0	0	0	0	0	0	0	0	0	0	0	0	0	0	0	0	0	0	0	0	0
518.4931567165	20	doublebond	18:1(4)(1OH,3OH) C16+H	0	0	0	0	0	34	33	7	0	5	11	0	0	0	62	0	0	0	0	0	0	0	0	0	0	0	0	0	0
521.54217933316	100	metaboliteclass	[M+H]+ -CH6O2	0	0	0	0	0	358	842	329	117	66	100	0	20	29	220	285	345	80	19	45	0	0	0	107	123	78	42	30	10
523.52144387387	15	doublebond	18:1(9) C16-H	0	0	0	0	0	0	0	0	0	16	0	0	0	0	0	0	0	0	0	0	0	0	0	34	44	112	0	0	6
524.52926890594	30	doublebond	18:1(9) C16	0	0	0	0	0	29	7	25	10	0	9	0	0	0	18	10	139	0	0	0	0	0	0	0	0	0	0	0	0
525.53709393801	1.5	doublebond	18:1(9) C16+H	0	0	0	0	0	0	0	0	0	0	0	0	0	0	0	0	0	0	0	0	0	0	0	0	0	0	0	0	0
532.50571020836	50	doublebond	18:1(4)(1OH,3OH) C17-H	0	0	0	0	0	0	11	0	0	16	11	0	0	0	0	50	51	0	0	0	0	0	0	0	0	0	0	0	0
533.51353524043	100	doublebond	18:1(4)(1OH,3OH) C17	0	0	0	0	0	118	0	0	0	0	0	11	0	0	0	0	0	51	8	23	0	0	0	0	0	0	0	72	0
534.5213602725	20	doublebond	18:1(4)(1OH,3OH) C17+H	0	0	0	0	0	269	11	0	0	0	36	0	0	0	136	328	0	0	51	0	0	0	0	0	0	0	20	0	0
535.55782938259	100	metaboliteclass	Precursor-2H2O	0	0	0	0	0	364	317	350	96	90	72	11	0	7	148	119	266	27	98	66	0	0	0	89	146	121	12	81	69
537.53709393801	15	doublebond	18:1(9) C17-H	0	0	0	0	0	0	21	11	0	0	0	0	0	0	0	11	0	11	0	0	0	0	0	0	0	0	0	0	0
538.54491897008	30	doublebond	18:1(9) C17	0	0	0	0	0	0	0	0	0	0	0	0	0	0	0	0	0	0	0	0	0	0	0	0	0	0	0	0	0
539.55274400215	1.5	doublebond	18:1(9) C17+H	0	0	0	0	0	12	13	20	0	0	11	0	0	0	0	0	0	0	0	0	0	0	0	15	0	0	0	0	0
553.56839406629	200	metaboliteclass	Precursor-H2O	0	0	0	0	0	3406	3053	4432	882	885	713	136	79	83	1958	1901	2047	458	408	422	0	0	0	1301	1252	1497	210	165	155
571.57895874999	999	precursor	Precursor	0	0	0	0	0	6919	8908	7402	3901	4365	3299	415	613	386	7924	4834	6008	1907	2359	1690	0	0	0	3117	3333	4810	769	2416	1166
