## Supplementary material for "MS-DIAL 5 multimodal mass spectrometry data mining unveils lipidome complexities": Source data: AlignmentID000886.txt

m/z	Reference intensity	Spectrum	Comment	20230404_Blank_11_POS_EAD14	20230404_C12_10_POS_EAD14	20230404_C13_9_POS_EAD14_1	20230404_C13_9_POS_EAD14_2	20230404_C13_9_POS_EAD14_3	20230404_C13x1_1_POS_EAD14_1	20230404_C13x1_1_POS_EAD14_2	20230404_C13x1_1_POS_EAD14_3	20230404_C13x10_4_POS_EAD14_1	20230404_C13x10_4_POS_EAD14_2	20230404_C13x10_4_POS_EAD14_3	20230404_C13x100_7_POS_EAD14_1	20230404_C13x100_7_POS_EAD14_2	20230404_C13x100_7_POS_EAD14_3	20230404_C13x2_2_POS_EAD14_1	20230404_C13x2_2_POS_EAD14_2	20230404_C13x2_2_POS_EAD14_3	20230404_C13x20_5_POS_EAD14_1	20230404_C13x20_5_POS_EAD14_2	20230404_C13x20_5_POS_EAD14_3	20230404_C13x200_8_POS_EAD14_1	20230404_C13x200_8_POS_EAD14_2	20230404_C13x200_8_POS_EAD14_3	20230404_C13x5_3_POS_EAD14_1	20230404_C13x5_3_POS_EAD14_2	20230404_C13x5_3_POS_EAD14_3	20230404_C13x50_6_POS_EAD14_1	20230404_C13x50_6_POS_EAD14_2	20230404_C13x50_6_POS_EAD14_3
209.18999185612	100	acylchain	14:1(9) acyl	0	0	0	0	0	742	355	599	83	90	66	0	0	0	258	437	303	19	14	53	0	0	0	133	73	193	0	0	0
253.25259211268	100	acylchain	17:0 acyl	0	0	0	0	0	482	571	503	46	77	37	0	0	0	178	314	176	55	41	48	0	0	0	116	188	107	0	0	0
288.25815501731	200	acylchain	-17:0-O	0	0	0	0	0	2290	1579	1615	431	251	460	0	0	0	1021	1438	1018	128	105	113	0	0	0	1107	985	791	0	0	0
306.26871970101	50	acylchain	-17:0	0	0	0	0	0	45	64	96	8	47	0	0	0	0	40	64	33	0	0	10	0	0	0	10	59	0	0	0	0
314.23687099283	12.5	doublebond	17:0 C1-H	0	0	0	0	0	10	0	11	0	0	0	0	0	0	11	21	0	0	0	0	0	0	0	0	4	0	0	0	0
315.2446960249	25	doublebond	17:0 C1	0	0	0	0	0	0	0	0	0	0	0	0	0	0	0	0	0	0	0	0	0	0	0	0	0	0	0	0	0
316.25252105697	1.25	doublebond	17:0 C1+H	0	0	0	0	0	0	0	0	0	0	0	0	0	0	0	0	11	0	0	0	0	0	0	0	0	136	0	0	0
316.29255171787	100	snposition	-CD2(Sn1)	0	0	0	0	0	569	440	438	86	71	113	0	0	0	232	289	287	15	80	11	0	0	0	103	89	51	0	0	0
328.25252105697	12.5	doublebond	17:0 C2-H	0	0	0	0	0	0	22	58	0	0	11	0	0	0	0	0	0	0	0	0	0	0	0	0	0	0	0	0	0
329.26034608904	37.5	doublebond	17:0 C2	0	0	0	0	0	10	11	17	0	0	11	0	0	0	11	42	47	0	0	0	0	0	0	42	22	47	0	0	0
330.26817112111	50	doublebond	17:0 C2+H	0	0	0	0	0	0	0	274	0	0	0	0	0	0	0	146	0	0	0	0	0	0	0	0	0	0	0	0	0
332.32075527387	200	acylchain	-14:1(9)-O	0	0	0	0	0	2900	3152	2997	267	396	546	0	0	0	1774	2100	1615	125	164	209	0	0	0	793	571	1052	0	0	0
342.26817112111	50	doublebond	17:0 C3-H	0	0	0	0	0	72	77	45	0	0	0	0	0	0	29	58	22	6	0	0	0	0	0	0	10	0	0	0	0
343.27599615318	18.75	doublebond	17:0 C3	0	0	0	0	0	0	11	11	0	0	0	0	0	0	0	0	0	0	0	0	0	0	0	0	10	0	0	0	0
344.28382118525	12.5	doublebond	17:0 C3+H	0	0	0	0	0	8	12	12	0	0	0	0	0	0	12	63	11	0	0	0	0	0	0	0	11	0	0	0	0
350.33131995757	50	acylchain	-14:1(9)	0	0	0	0	0	325	238	272	30	113	18	0	0	0	108	181	290	0	11	9	0	0	0	27	75	32	0	0	0
356.28382118525	12.5	doublebond	17:0 C4-H	0	0	0	0	0	11	14	13	0	0	0	0	0	0	17	11	11	0	0	0	0	0	0	11	11	42	0	0	0
357.29164621732	25	doublebond	17:0 C4	0	0	0	0	0	0	17	7	0	0	0	0	0	0	0	0	10	0	0	0	0	0	0	0	0	0	0	0	0
358.29947124939	13.75	doublebond	14:1(9) C1-H, 17:0 C4+H	0	0	0	0	0	11	11	16	0	0	0	0	0	0	0	7	18	0	0	0	0	0	0	0	8	0	0	0	0
359.30729628146	25	doublebond	14:1(9) C1	0	0	0	0	0	0	0	0	0	0	0	0	0	0	0	0	0	0	0	0	0	0	0	0	0	0	0	0	0
360.31512131353	1.25	doublebond	14:1(9) C1+H	0	0	0	0	0	0	0	0	0	0	0	0	0	0	0	0	0	0	0	0	0	0	0	0	0	0	0	0	0
370.29947124939	12.5	doublebond	17:0 C5-H	0	0	0	0	0	30	30	6	0	0	0	0	0	0	0	0	13	0	0	0	0	0	0	0	0	0	0	0	0
371.30729628146	25	doublebond	17:0 C5	0	0	0	0	0	0	0	40	0	0	0	0	0	0	0	11	0	0	0	0	0	0	0	0	0	0	0	0	0
372.31512131353	13.75	doublebond	14:1(9) C2-H, 17:0 C5+H	0	0	0	0	0	126	0	11	0	0	0	0	0	0	0	38	11	0	0	0	0	0	0	0	0	0	0	0	0
373.3229463456	37.5	doublebond	14:1(9) C2	0	0	0	0	0	76	30	72	0	0	0	0	0	0	11	60	24	0	0	0	0	0	0	10	11	11	0	0	0
374.33077137767	50	doublebond	14:1(9) C2+H	0	0	0	0	0	8	0	13	0	11	0	0	0	0	11	0	0	0	0	0	0	0	0	10	0	0	0	0	0
384.31512131353	12.5	doublebond	17:0 C6-H	0	0	0	0	0	8	15	11	0	0	0	0	0	0	16	18	32	0	0	0	0	0	0	0	12	0	0	0	0
385.3229463456	25	doublebond	17:0 C6	0	0	0	0	0	0	0	16	0	0	0	0	0	0	11	0	0	0	0	0	0	0	0	0	0	0	0	0	0
386.33077137767	51.25	doublebond	14:1(9) C3-H, 17:0 C6+H	0	0	0	0	0	57	69	134	11	0	0	0	0	0	34	41	32	9	11	0	0	0	0	33	18	29	0	0	0
387.33859640974	18.75	doublebond	14:1(9) C3	0	0	0	0	0	0	11	11	0	4	0	0	0	0	0	0	14	0	0	0	0	0	0	0	0	0	0	0	0
388.34642144181	12.5	doublebond	14:1(9) C3+H	0	0	0	0	0	0	0	0	0	0	0	0	0	0	0	0	0	0	0	0	0	0	0	0	0	0	0	0	0
398.33077137767	12.5	doublebond	17:0 C7-H	0	0	0	0	0	80	42	41	0	0	0	0	0	0	11	14	35	0	0	0	0	0	0	0	10	11	0	0	0
399.33859640974	25	doublebond	17:0 C7	0	0	0	0	0	17	13	0	0	0	0	0	0	0	0	0	0	0	0	0	0	0	0	0	0	0	0	0	0
400.34642144181	13.75	doublebond	14:1(9) C4-H, 17:0 C7+H	0	0	0	0	0	56	90	11	0	0	0	0	0	0	87	28	17	0	11	0	0	0	0	19	0	0	0	0	0
401.35424647388	25	doublebond	14:1(9) C4	0	0	0	0	0	26	106	21	0	0	0	0	0	0	0	10	23	0	0	0	0	0	0	6	0	0	0	0	0
402.36207150595	1.25	doublebond	14:1(9) C4+H	0	0	0	0	0	0	0	0	0	0	0	0	0	0	0	0	0	0	0	0	0	0	0	0	0	0	0	0	0
412.34642144181	12.5	doublebond	17:0 C8-H	0	0	0	0	0	7	0	11	0	0	0	0	0	0	0	0	11	0	0	0	0	0	0	0	0	7	0	0	0
413.35424647388	25	doublebond	17:0 C8	0	0	0	0	0	0	0	0	0	0	0	0	0	0	0	11	11	0	0	0	0	0	0	0	0	0	0	0	0
414.36207150595	13.75	doublebond	14:1(9) C5-H, 17:0 C8+H	0	0	0	0	0	79	30	13	0	0	0	0	0	0	11	0	0	0	0	0	0	0	0	15	8	0	0	0	0
415.36989653802	25	doublebond	14:1(9) C5	0	0	0	0	0	20	30	17	0	0	0	0	0	0	11	16	11	0	0	0	0	0	0	0	10	0	0	0	0
416.37772157009	1.25	doublebond	14:1(9) C5+H	0	0	0	0	0	0	0	0	0	0	0	0	0	0	0	0	0	0	0	0	0	0	0	0	0	0	0	0	0
426.36207150595	12.5	doublebond	17:0 C9-H	0	0	0	0	0	16	37	11	0	10	0	0	0	0	11	38	15	0	0	0	0	0	0	0	7	0	0	0	0
427.36989653802	25	doublebond	17:0 C9	0	0	0	0	0	0	0	11	0	0	0	0	0	0	11	10	0	0	0	0	0	0	0	0	0	0	0	0	0
428.37772157009	13.75	doublebond	14:1(9) C6-H, 17:0 C9+H	0	0	0	0	0	70	47	19	0	0	0	0	0	0	63	0	11	0	0	0	0	0	0	0	0	0	0	0	0
429.38554660216	25	doublebond	14:1(9) C6	0	0	0	0	0	34	48	39	0	0	0	0	0	0	43	11	11	0	0	0	0	0	0	11	0	64	0	0	0
430.39337163423	1.25	doublebond	14:1(9) C6+H	0	0	0	0	0	0	0	0	0	0	0	0	0	0	0	0	0	0	0	0	0	0	0	0	0	0	0	0	0
440.37772157009	12.5	doublebond	17:0 C10-H	0	0	0	0	0	22	42	51	0	7	17	0	0	0	19	43	124	0	0	0	0	0	0	0	18	81	0	0	0
441.38554660216	25	doublebond	17:0 C10	0	0	0	0	0	17	64	13	0	11	0	0	0	0	71	0	20	0	0	0	0	0	0	0	11	0	0	0	0
442.39337163423	101.25	doublebond, doublebond_high	14:1(9) C7-H, 17:0 C10+H	0	0	0	0	0	84	56	47	13	0	34	0	0	0	41	94	42	0	0	0	0	0	0	14	34	10	0	0	0
443.4011966663	50	doublebond	14:1(9) C7	0	0	0	0	0	107	78	384	18	10	23	0	0	0	147	95	69	0	0	0	0	0	0	32	11	28	0	0	0
444.40902169837	1.25	doublebond	14:1(9) C7+H	0	0	0	0	0	0	0	0	0	0	0	0	0	0	0	0	0	0	0	0	0	0	0	0	0	0	0	0	0
454.39337163423	12.5	doublebond	17:0 C11-H	0	0	0	0	0	51	21	51	0	0	11	0	0	0	11	60	0	0	0	0	0	0	0	11	0	0	0	0	0
455.4011966663	25	doublebond	17:0 C11	0	0	0	0	0	8	0	0	0	0	0	0	0	0	9	10	0	0	0	0	0	0	0	0	0	0	0	0	0
456.40902169837	13.75	doublebond	14:1(9) C8-H, 17:0 C11+H	0	0	0	0	0	30	41	0	0	0	0	0	0	0	0	0	11	0	0	0	0	0	0	0	10	8	0	0	0
457.41684673044	25	doublebond	14:1(9) C8	0	0	0	0	0	46	183	63	7	0	11	0	0	0	68	122	64	0	0	0	0	0	0	13	0	4	0	0	0
458.42467176251	1.25	doublebond	14:1(9) C8+H	0	0	0	0	0	0	0	0	0	0	0	0	0	0	0	0	0	0	0	0	0	0	0	0	0	0	0	0	0
468.40902169837	12.5	doublebond	17:0 C12-H	0	0	0	0	0	11	11	6	0	0	0	0	0	0	11	0	22	0	0	0	0	0	0	0	0	0	0	0	0
469.41684673044	31.25	doublebond	14:1(9) C9-H, 17:0 C12	0	0	0	0	0	0	0	0	0	0	0	0	0	0	0	11	11	0	0	0	0	0	0	0	0	0	0	0	0
470.42467176251	13.75	doublebond, doublebond_low	14:1(9) C9, 17:0 C12+H	0	0	0	0	0	0	13	0	0	0	0	0	0	0	27	0	11	0	0	0	0	0	0	0	0	0	0	0	0
471.43249679458	1.25	doublebond	14:1(9) C9+H	0	0	0	0	0	30	28	11	0	0	0	0	0	0	16	0	9	0	0	0	0	0	0	11	0	0	0	0	0
482.42467176251	25	doublebond	14:1(9) C10-H, 17:0 C13-H	0	0	0	0	0	14	24	28	0	0	0	0	0	0	0	0	0	0	0	0	0	0	0	4	0	0	0	0	0
483.43249679458	50	doublebond	14:1(9) C10, 17:0 C13	0	0	0	0	0	0	11	0	0	0	0	0	0	0	0	0	5	0	0	0	0	0	0	11	0	0	0	0	0
484.44032182665	2.5	doublebond	14:1(9) C10+H, 17:0 C13+H	0	0	0	0	0	32	11	32	0	0	0	0	0	0	0	0	0	0	0	0	0	0	0	0	0	0	0	0	0
496.44032182665	62.5	doublebond	14:1(9) C11-H, 17:0 C14-H	0	0	0	0	0	46	0	203	0	87	11	0	0	0	18	30	94	0	0	0	0	0	0	11	11	40	0	0	0
497.44814685872	125	doublebond, doublebond_high	14:1(9) C11, 17:0 C14	0	0	0	0	0	38	11	28	0	11	33	0	0	0	0	11	11	0	0	0	0	0	0	0	0	10	0	0	0
498.45597189079	2.5	doublebond	14:1(9) C11+H, 17:0 C14+H	0	0	0	0	0	0	0	9	0	0	0	0	0	0	0	0	0	0	0	0	0	0	0	0	0	0	0	0	0
510.45597189079	25	doublebond	14:1(9) C12-H, 17:0 C15-H	0	0	0	0	0	19	52	48	4	0	0	0	0	0	11	32	11	0	0	0	0	0	0	26	0	0	0	0	0
511.46379692286	50	doublebond	14:1(9) C12, 17:0 C15	0	0	0	0	0	0	0	11	0	0	0	0	0	0	71	11	11	0	0	0	0	0	0	0	0	0	0	0	0
512.47162195493	2.5	doublebond	14:1(9) C12+H, 17:0 C15+H	0	0	0	0	0	0	0	0	0	0	0	0	0	0	0	0	0	0	0	0	0	0	0	0	0	0	0	0	0
524.47162195493	25	doublebond	14:1(9) C13-H, 17:0 C16-H	0	0	0	0	0	0	22	12	0	0	0	0	0	0	0	0	0	0	0	0	0	0	0	0	0	0	0	0	0
525.479446987	50	doublebond	14:1(9) C13, 17:0 C16	0	0	0	0	0	4	24	0	0	0	0	0	0	0	0	0	0	0	0	0	0	0	0	0	0	0	0	0	0
526.48727201907	2.5	doublebond	14:1(9) C13+H, 17:0 C16+H	0	0	0	0	0	0	0	0	0	0	0	0	0	0	0	0	0	0	0	0	0	0	0	0	0	0	0	0	0
540.50347066311	150	metaboliteclass	[M+H]+ -H2O	0	0	0	0	0	670	916	668	126	80	94	0	0	0	301	344	490	9	57	30	0	0	0	218	306	111	0	0	0
558.51403534681	150	metaboliteclass	[M+H]+	0	0	0	0	0	442	595	372	52	21	29	0	0	0	166	195	205	13	36	0	0	0	0	112	140	134	0	0	0
575.54058443003	999	precursor	Precursor	0	0	0	0	0	6571	7646	5640	1776	1508	2371	0	0	0	4728	5166	3918	456	796	710	0	0	0	2867	3063	3164	0	0	0
