## Supplementary material for "MS-DIAL 5 multimodal mass spectrometry data mining unveils lipidome complexities": Source data: AlignmentID000928.txt

m/z	Reference intensity	Spectrum	Comment	20230404_Blank_11_POS_EAD14	20230404_C12_10_POS_EAD14	20230404_C13_9_POS_EAD14_1	20230404_C13_9_POS_EAD14_2	20230404_C13_9_POS_EAD14_3	20230404_C13x1_1_POS_EAD14_1	20230404_C13x1_1_POS_EAD14_2	20230404_C13x1_1_POS_EAD14_3	20230404_C13x10_4_POS_EAD14_1	20230404_C13x10_4_POS_EAD14_2	20230404_C13x10_4_POS_EAD14_3	20230404_C13x100_7_POS_EAD14_1	20230404_C13x100_7_POS_EAD14_2	20230404_C13x100_7_POS_EAD14_3	20230404_C13x2_2_POS_EAD14_1	20230404_C13x2_2_POS_EAD14_2	20230404_C13x2_2_POS_EAD14_3	20230404_C13x20_5_POS_EAD14_1	20230404_C13x20_5_POS_EAD14_2	20230404_C13x20_5_POS_EAD14_3	20230404_C13x200_8_POS_EAD14_1	20230404_C13x200_8_POS_EAD14_2	20230404_C13x200_8_POS_EAD14_3	20230404_C13x5_3_POS_EAD14_1	20230404_C13x5_3_POS_EAD14_2	20230404_C13x5_3_POS_EAD14_3	20230404_C13x50_6_POS_EAD14_1	20230404_C13x50_6_POS_EAD14_2	20230404_C13x50_6_POS_EAD14_3
160.04231871401	300	metaboliteclass	C3H9O6P - H2O	0	0	0	0	0	2416	1759	1195	329	292	181	0	0	0	1373	1133	1353	237	90	259	0	0	0	1277	370	752	243	87	87
178.05288339771	300	metaboliteclass	C3H9O6P	0	0	0	0	0	1311	1113	1511	259	144	141	0	0	0	529	798	738	102	73	47	0	0	0	284	92	342	48	12	34
243.02697897132	300	metaboliteclass	Header -H2O	0	0	0	0	0	73	65	29	20	8	20	0	0	0	109	45	111	0	0	0	0	0	0	18	7	25	0	22	12
253.25259211268	100	acylchain	17:0 acyl+	0	0	0	0	0	72	131	118	12	10	10	0	0	0	55	89	97	0	0	0	0	0	0	10	110	11	0	0	10
261.03754365502	300	metaboliteclass	Header	0	0	0	0	0	1136	1071	1670	279	291	137	0	0	0	777	504	827	171	48	161	0	0	0	210	210	363	30	25	38
306.06693857651	300	metaboliteclass, snposition	Gly-O, -CD2(Sn1)	0	0	0	0	0	467	267	264	87	75	55	0	0	0	186	250	245	0	83	21	0	0	0	168	133	94	16	0	32
306.10022751295	100	metaboliteclass	Gly-C	0	0	0	0	0	0	0	0	0	0	31	0	0	0	18	0	0	0	0	27	0	0	0	75	0	30	0	0	0
322.09514213251	100	acylchain	-17:0 -H2O	0	0	0	0	0	107	162	170	25	11	16	0	0	0	46	40	127	10	42	0	0	0	0	10	32	43	0	0	21
332.32130383906	500	metaboliteclass	[M+H]+ -Header	0	0	0	0	0	891	962	939	129	102	85	0	0	0	481	391	634	53	47	39	0	0	0	187	180	261	25	32	36
340.10570681621	150	acylchain	-17:0	0	0	0	0	0	324	473	248	114	60	36	0	0	0	435	350	260	44	39	64	0	0	0	81	97	107	12	10	63
348.07330954284	25	doublebond	17:0 C1-H	0	0	0	0	0	0	0	0	0	0	0	0	0	0	0	0	0	0	0	0	0	0	0	0	0	0	0	0	0
349.08113457491	50	doublebond	17:0 C1	0	0	0	0	0	0	0	0	0	0	0	0	0	0	0	0	0	0	0	0	0	0	0	0	0	0	0	0	0
350.08895960698	2.5	doublebond	17:0 C1+H	0	0	0	0	0	0	11	0	0	0	0	0	0	0	0	0	0	0	0	0	0	0	0	0	0	0	0	0	0
362.08895960698	25	doublebond	17:0 C2-H	0	0	0	0	0	0	0	0	0	0	0	0	0	0	0	0	0	0	0	0	0	0	0	0	0	0	0	0	0
363.09678463905	75	doublebond	17:0 C2	0	0	0	0	0	0	0	0	0	0	0	0	0	0	0	0	0	0	0	0	0	0	0	0	0	0	0	0	0
364.10460967112	100	doublebond	17:0 C2+H	0	0	0	0	0	0	0	11	0	0	0	0	0	0	0	0	0	0	0	0	0	0	0	0	0	0	0	0	0
376.10460967112	100	doublebond	17:0 C3-H	0	0	0	0	0	37	29	94	0	37	0	0	0	0	16	32	54	0	0	0	0	0	0	14	11	14	11	0	0
377.11243470319	37.5	doublebond	17:0 C3	0	0	0	0	0	0	0	0	0	0	0	0	0	0	0	0	0	0	0	0	0	0	0	0	0	0	0	0	0
378.12025973526	25	doublebond	17:0 C3+H	0	0	0	0	0	0	0	0	0	0	0	0	0	0	0	0	0	0	0	0	0	0	0	0	0	0	0	0	0
390.12025973526	25	doublebond	17:0 C4-H	0	0	0	0	0	0	36	0	0	0	0	0	0	0	0	0	0	0	0	0	0	0	0	0	0	0	0	0	0
391.12808476733	50	doublebond	17:0 C4	0	0	0	0	0	0	0	0	0	0	0	0	0	0	0	0	0	0	0	0	0	0	0	0	0	11	0	0	0
392.1359097994	2.5	doublebond	17:0 C4+H	0	0	0	0	0	0	0	0	0	0	0	0	0	0	0	0	0	0	0	0	0	0	0	0	0	0	0	0	0
404.1359097994	25	doublebond	17:0 C5-H	0	0	0	0	0	0	0	0	0	0	0	0	0	0	0	0	0	0	0	0	0	0	0	0	0	0	0	0	0
405.14373483147	50	doublebond	17:0 C5	0	0	0	0	0	0	0	0	0	0	0	0	0	0	0	0	0	0	0	0	0	0	0	0	0	0	0	0	0
406.15155986354	2.5	doublebond	17:0 C5+H	0	0	0	0	0	0	0	0	0	0	0	0	0	0	0	0	0	0	0	0	0	0	0	0	0	0	0	0	0
412.28763435981	150	metaboliteclass	[M+H]+ -C6H12O6	0	0	0	0	0	1268	1516	1190	251	228	189	0	0	0	366	1227	715	103	101	71	0	0	0	221	344	291	45	23	61
418.15155986354	25	doublebond	17:0 C6-H	0	0	0	0	0	11	17	25	0	0	0	0	0	0	0	0	11	0	0	0	0	0	0	0	0	0	0	0	0
419.15938489561	50	doublebond	17:0 C6	0	0	0	0	0	0	0	0	0	0	0	0	0	0	0	0	0	0	0	0	0	0	0	0	0	0	0	0	0
420.16720992768	2.5	doublebond	17:0 C6+H	0	0	0	0	0	0	0	0	0	0	0	0	0	0	0	0	0	0	0	0	0	0	0	0	0	0	0	0	0
430.29819904351	100	metaboliteclass	[M+H]+ -C6H10O5	0	0	0	0	0	123	134	97	16	11	47	0	0	0	52	73	67	23	10	0	0	0	0	13	13	118	0	0	0
432.16720992768	25	doublebond	17:0 C7-H	0	0	0	0	0	24	139	11	0	11	0	0	0	0	17	21	11	0	0	0	0	0	0	0	0	0	0	0	0
433.17503495975	50	doublebond	17:0 C7	0	0	0	0	0	0	0	0	0	0	0	0	0	0	0	0	0	0	0	0	0	0	0	0	0	0	0	0	0
434.18285999182	2.5	doublebond	17:0 C7+H	0	0	0	0	0	0	0	0	0	0	0	0	0	0	0	0	0	0	0	0	0	0	0	0	0	0	0	0	0
446.18285999182	25	doublebond	17:0 C8-H	0	0	0	0	0	0	0	14	0	0	0	0	0	0	0	0	0	0	0	0	0	0	0	0	0	14	0	0	0
447.19068502389	50	doublebond	17:0 C8	0	0	0	0	0	0	0	0	0	0	0	0	0	0	0	0	0	0	0	0	0	0	0	0	0	0	0	0	0
448.19851005596	2.5	doublebond	17:0 C8+H	0	0	0	0	0	0	0	0	0	0	0	0	0	0	0	0	0	0	0	0	0	0	0	0	0	0	0	0	0
460.19851005596	25	doublebond	17:0 C9-H	0	0	0	0	0	0	10	0	0	0	0	0	0	0	0	11	0	0	0	0	0	0	0	0	0	0	0	0	0
461.20633508803	50	doublebond	17:0 C9	0	0	0	0	0	0	11	36	0	0	0	0	0	0	0	0	0	0	0	0	0	0	0	0	0	0	0	0	0
462.2141601201	2.5	doublebond	17:0 C9+H	0	0	0	0	0	0	0	0	0	0	0	0	0	0	0	0	0	0	0	0	0	0	0	0	0	0	0	0	0
474.2141601201	25	doublebond	17:0 C10-H	0	0	0	0	0	46	97	0	0	0	0	0	0	0	48	11	11	0	0	0	0	0	0	0	0	0	0	0	0
475.22198515217	50	doublebond	17:0 C10	0	0	0	0	0	0	13	4	0	0	0	0	0	0	0	0	0	0	0	0	0	0	0	0	0	0	0	0	0
476.22981018424	2.5	doublebond	17:0 C10+H	0	0	0	0	0	0	0	0	0	0	0	0	0	0	0	0	0	0	0	0	0	0	0	0	0	0	0	0	0
488.22981018424	25	doublebond	17:0 C11-H	0	0	0	0	0	6	11	0	0	0	0	0	0	0	27	11	36	0	0	0	0	0	0	0	0	0	0	0	0
489.23763521631	50	doublebond	17:0 C11	0	0	0	0	0	0	11	11	0	0	0	0	0	0	0	0	11	0	0	0	0	0	0	0	0	0	0	0	0
490.24546024838	2.5	doublebond	17:0 C11+H	0	0	0	0	0	0	0	0	0	0	0	0	0	0	0	0	0	0	0	0	0	0	0	0	0	0	0	0	0
502.24546024838	25	doublebond	17:0 C12-H	0	0	0	0	0	0	0	11	0	0	0	0	0	0	0	0	0	0	0	0	0	0	0	0	0	0	0	0	0
503.25328528045	50	doublebond	17:0 C12	0	0	0	0	0	0	0	9	0	0	0	0	0	0	0	0	0	0	0	0	0	0	0	0	0	0	0	0	0
504.26111031252	2.5	doublebond	17:0 C12+H	0	0	0	0	0	0	10	0	0	0	0	0	0	0	0	0	0	0	0	0	0	0	0	0	0	0	0	0	0
516.26111031252	25	doublebond	17:0 C13-H	0	0	0	0	0	0	0	7	0	0	10	0	0	0	0	23	0	0	0	0	0	0	0	0	0	0	0	0	0
517.26893534459	50	doublebond	17:0 C13	0	0	0	0	0	0	0	0	0	0	0	0	0	0	0	15	11	0	0	0	0	0	0	0	0	0	0	0	0
518.27676037666	2.5	doublebond	17:0 C13+H	0	0	0	0	0	0	0	0	0	0	0	0	0	0	0	0	0	0	0	0	0	0	0	0	0	0	0	0	0
530.27676037666	25	doublebond	17:0 C14-H	0	0	0	0	0	67	12	37	0	11	0	0	0	0	19	14	27	0	0	0	0	0	0	0	0	0	0	0	0
531.28458540873	50	doublebond	17:0 C14	0	0	0	0	0	0	0	0	0	0	0	0	0	0	0	0	0	0	0	0	0	0	0	0	0	0	0	0	0
532.2924104408	2.5	doublebond	17:0 C14+H	0	0	0	0	0	0	0	0	0	0	0	0	0	0	0	0	0	0	0	0	0	0	0	0	0	0	0	0	0
544.2924104408	25	doublebond	17:0 C15-H	0	0	0	0	0	0	0	0	0	0	0	0	0	0	0	63	0	0	0	0	0	0	0	0	0	0	0	0	0
545.30023547287	50	doublebond	17:0 C15	0	0	0	0	0	0	0	14	0	0	11	0	0	0	0	0	0	0	0	0	0	0	0	0	0	0	0	0	0
546.30806050494	2.5	doublebond	17:0 C15+H	0	0	0	0	0	0	0	0	0	0	0	0	0	0	0	0	0	0	0	0	0	0	0	0	0	0	0	0	0
558.30806050494	25	doublebond	17:0 C16-H	0	0	0	0	0	0	0	0	0	0	0	0	0	0	0	0	0	0	0	0	0	0	0	0	0	0	0	0	0
559.31588553701	50	doublebond	17:0 C16	0	0	0	0	0	0	0	0	0	0	0	0	0	0	0	0	0	0	0	0	0	0	0	0	0	0	0	0	0
560.32371056908	2.5	doublebond	17:0 C16+H	0	0	0	0	0	0	0	0	0	0	0	0	0	0	0	0	0	0	0	0	0	0	0	0	0	0	0	0	0
574.34045777831	800	none	[M+H]+ -H2O	0	0	0	0	0	3072	2827	2048	441	501	309	0	0	0	1972	1995	1229	98	320	197	0	0	0	565	757	1604	84	130	180
592.35047388211	999	precursor	Precursor	0	0	0	0	0	2611	2788	3356	1329	870	771	0	0	0	2142	2705	2079	248	646	277	0	0	0	1215	883	1349	141	188	75
