## Supplementary material for "MS-DIAL 5 multimodal mass spectrometry data mining unveils lipidome complexities": Source data: AlignmentID000953.txt

m/z	Reference intensity	Spectrum	Comment	20230404_Blank_11_POS_EAD14	20230404_C12_10_POS_EAD14	20230404_C13_9_POS_EAD14_1	20230404_C13_9_POS_EAD14_2	20230404_C13_9_POS_EAD14_3	20230404_C13x1_1_POS_EAD14_1	20230404_C13x1_1_POS_EAD14_2	20230404_C13x1_1_POS_EAD14_3	20230404_C13x10_4_POS_EAD14_1	20230404_C13x10_4_POS_EAD14_2	20230404_C13x10_4_POS_EAD14_3	20230404_C13x100_7_POS_EAD14_1	20230404_C13x100_7_POS_EAD14_2	20230404_C13x100_7_POS_EAD14_3	20230404_C13x2_2_POS_EAD14_1	20230404_C13x2_2_POS_EAD14_2	20230404_C13x2_2_POS_EAD14_3	20230404_C13x20_5_POS_EAD14_1	20230404_C13x20_5_POS_EAD14_2	20230404_C13x20_5_POS_EAD14_3	20230404_C13x200_8_POS_EAD14_1	20230404_C13x200_8_POS_EAD14_2	20230404_C13x200_8_POS_EAD14_3	20230404_C13x5_3_POS_EAD14_1	20230404_C13x5_3_POS_EAD14_2	20230404_C13x5_3_POS_EAD14_3	20230404_C13x50_6_POS_EAD14_1	20230404_C13x50_6_POS_EAD14_2	20230404_C13x50_6_POS_EAD14_3
259.3125137515	150	acylchain	[sph+H]+ -CH4O2	0	0	0	0	0	630	704	364	203	241	252	0	0	0	270	324	702	60	70	48	0	0	0	251	261	442	25	37	38
271.3125137515	500	acylchain	[sph+H]+ -2H2O	0	0	0	0	0	3357	2110	2529	954	1115	1110	0	0	0	1769	2433	2782	664	575	708	0	0	0	1639	1325	2022	416	164	215
289.3230784352	200	acylchain	[sph+H]+ -H2O	0	0	0	0	0	899	797	1065	273	294	191	0	0	0	730	1090	1355	108	99	77	0	0	0	381	439	386	110	31	78
310.31044134197	200	acylchain	[FAA+H]+	0	0	0	0	0	266	266	98	48	87	51	0	0	0	92	161	157	20	31	33	0	0	0	144	71	68	19	0	0
315.30234297591	15	doublebond	20:1(11) C1-H	0	0	0	0	0	0	0	0	0	0	0	0	0	0	0	0	0	0	0	0	0	0	0	0	0	0	0	0	0
316.31016800798	30	doublebond	20:1(11) C1	0	0	0	0	0	0	0	0	0	0	0	0	0	0	0	0	0	0	0	0	0	0	0	0	0	0	0	0	0
317.31799304005	1.5	doublebond	20:1(11) C1+H	0	0	0	0	0	11	7	0	0	0	0	0	0	0	10	16	0	0	0	0	0	0	0	0	11	0	0	0	0
329.31799304005	15	doublebond	20:1(11) C2-H	0	0	0	0	0	0	25	0	0	11	0	0	0	0	0	0	20	0	8	0	0	0	0	0	0	6	0	0	0
330.32581807212	45	doublebond	20:1(11) C2	0	0	0	0	0	91	77	29	11	27	98	0	0	0	38	61	102	0	6	0	0	0	0	14	25	35	0	0	0
331.33364310419	60	doublebond	20:1(11) C2+H	0	0	0	0	0	0	23	57	0	0	0	0	0	0	11	11	0	0	0	0	0	0	0	11	0	11	0	0	0
335.31826637404	200	acylchain	[FAA+C2H+H]+	0	0	0	0	0	397	259	228	62	41	57	0	0	0	195	173	271	6	47	41	0	0	0	105	187	131	12	17	65
343.33364310419	60	doublebond	20:1(11) C3-H	0	0	0	0	0	81	73	74	13	75	29	0	0	0	53	86	49	0	117	11	0	0	0	51	18	61	0	11	0
344.34146813626	22.5	doublebond	20:1(11) C3	0	0	0	0	0	0	0	0	0	0	0	0	0	0	153	0	0	0	0	0	0	0	0	0	0	0	0	0	0
345.34929316833	15	doublebond	20:1(11) C3+H	0	0	0	0	0	9	11	0	11	0	0	0	0	0	0	0	0	0	0	0	0	0	0	0	0	0	0	0	0
352.32100602567	150	acylchain	[FAA+C2H2O+H]+	0	0	0	0	0	178	466	366	90	139	111	0	0	0	321	220	227	34	37	47	0	0	0	120	149	214	24	44	43
357.34929316833	15	doublebond	20:1(11) C4-H	0	0	0	0	0	0	0	11	0	0	0	0	0	0	11	0	0	0	0	0	0	0	0	11	0	0	0	0	0
358.3571182004	30	doublebond	20:1(11) C4	0	0	0	0	0	11	0	0	0	0	0	0	0	0	0	0	0	0	0	0	0	0	0	0	0	0	0	0	0
359.36494323247	1.5	doublebond	20:1(11) C4+H	0	0	0	0	0	0	0	0	0	0	0	0	0	0	0	0	0	0	0	0	0	0	0	0	0	0	0	0	0
364.32100601096	50	doublebond	18:1(4)(1OH,3OH) C3-H	0	0	0	0	0	0	0	0	0	0	0	0	0	0	0	0	0	0	0	0	0	0	0	0	0	0	0	0	0
365.32883104303	100	doublebond	18:1(4)(1OH,3OH) C3	0	0	0	0	0	0	0	0	0	0	0	0	0	0	0	0	0	0	0	0	0	0	0	0	0	0	0	0	0
366.3366560751	20	doublebond	18:1(4)(1OH,3OH) C3+H	0	0	0	0	0	0	0	0	0	0	0	0	0	0	0	0	0	0	0	0	0	0	0	0	0	0	0	0	0
371.36494323247	15	doublebond	20:1(11) C5-H	0	0	0	0	0	19	0	0	11	0	0	0	0	0	13	0	0	0	0	0	0	0	0	48	0	0	0	0	0
372.37276826454	30	doublebond	20:1(11) C5	0	0	0	0	0	0	11	10	0	0	0	0	0	0	0	0	0	0	0	0	0	0	0	0	0	0	0	0	0
373.38059329661	1.5	doublebond	20:1(11) C5+H	0	0	0	0	0	0	0	0	0	0	0	0	0	0	0	0	0	0	0	0	0	0	0	0	0	0	0	0	0
377.32883104303	50	doublebond	18:1(4)(1OH,3OH) C4-H	0	0	0	0	0	5	0	7	0	0	0	0	0	0	10	0	0	0	0	0	0	0	0	0	0	0	0	0	0
378.3366560751	100	doublebond	18:1(4)(1OH,3OH) C4	0	0	0	0	0	0	0	0	0	0	0	0	0	0	0	0	0	0	0	0	0	0	0	0	0	104	0	0	0
379.34448110717	20	doublebond	18:1(4)(1OH,3OH) C4+H	0	0	0	0	0	0	0	0	0	0	0	0	0	0	0	0	0	0	0	0	0	0	0	0	0	0	0	0	0
385.38059329661	15	doublebond	20:1(11) C6-H	0	0	0	0	0	11	30	59	0	0	18	0	0	0	23	7	38	0	0	0	0	0	0	33	0	33	0	0	0
386.38841832868	30	doublebond	20:1(11) C6	0	0	0	0	0	0	0	0	0	0	0	0	0	0	0	0	0	0	0	0	0	0	0	0	0	0	0	0	0
387.39624336075	1.5	doublebond	20:1(11) C6+H	0	0	0	0	0	24	0	0	0	0	0	0	0	0	0	0	0	0	0	0	0	0	0	0	0	0	0	0	0
390.3366560751	50	doublebond	18:1(4)(1OH,3OH) C5-H	0	0	0	0	0	11	0	0	0	0	0	0	0	0	6	40	15	0	0	0	0	0	0	0	0	5	0	0	0
391.34448110717	100	doublebond	18:1(4)(1OH,3OH) C5	0	0	0	0	0	0	0	11	0	0	0	0	0	0	0	0	0	0	0	0	0	0	0	0	0	0	0	0	0
392.35230613924	20	doublebond	18:1(4)(1OH,3OH) C5+H	0	0	0	0	0	0	0	0	0	0	0	0	0	0	0	0	0	0	0	0	0	0	0	0	0	0	0	0	0
399.39624336075	15	doublebond	20:1(11) C7-H	0	0	0	0	0	11	0	11	11	0	0	0	0	0	56	94	11	0	0	0	0	0	0	0	0	0	0	0	0
400.40406839282	30	doublebond	20:1(11) C7	0	0	0	0	0	0	0	0	0	0	0	0	0	0	0	0	11	0	0	0	0	0	0	0	0	0	0	0	0
401.41189342489	1.5	doublebond	20:1(11) C7+H	0	0	0	0	0	0	0	0	0	0	0	0	0	0	11	0	0	0	0	0	0	0	0	0	0	0	0	0	0
404.35230613924	50	doublebond	18:1(4)(1OH,3OH) C6-H	0	0	0	0	0	121	32	0	0	0	0	0	0	0	9	0	16	0	0	0	0	0	0	0	7	0	0	0	0
405.36013117131	100	doublebond	18:1(4)(1OH,3OH) C6	0	0	0	0	0	118	19	34	0	110	23	0	0	0	24	29	16	0	0	28	0	0	0	0	0	11	0	0	0
406.36795620338	20	doublebond	18:1(4)(1OH,3OH) C6+H	0	0	0	0	0	0	0	9	0	0	0	0	0	0	10	0	37	0	0	0	0	0	0	0	0	0	0	0	0
413.41189342489	15	doublebond	20:1(11) C8-H	0	0	0	0	0	0	0	0	0	0	0	0	0	0	4	0	0	0	0	0	0	0	0	0	0	0	0	0	0
414.41971845696	30	doublebond	20:1(11) C8	0	0	0	0	0	0	11	0	0	0	0	0	0	0	0	0	0	0	0	0	0	0	0	0	0	0	0	0	0
415.42754348903	1.5	doublebond	20:1(11) C8+H	0	0	0	0	0	0	0	0	0	0	0	0	0	0	0	0	0	0	0	0	0	0	0	0	0	0	0	0	0
418.36795620338	50	doublebond	18:1(4)(1OH,3OH) C7-H	0	0	0	0	0	0	0	0	0	0	0	0	0	0	0	11	0	0	0	0	0	0	0	0	0	0	0	0	0
419.37578123545	100	doublebond	18:1(4)(1OH,3OH) C7	0	0	0	0	0	0	0	5	0	0	0	0	0	0	0	11	0	0	0	0	0	0	0	0	0	0	0	0	0
420.38360626752	20	doublebond	18:1(4)(1OH,3OH) C7+H	0	0	0	0	0	0	0	0	0	0	0	0	0	0	0	0	0	0	0	0	0	0	0	0	0	0	0	0	0
427.42754348903	120	doublebond, doublebond_high	20:1(11) C9-H	0	0	0	0	0	22	21	11	0	14	0	0	0	0	206	50	29	0	11	0	0	0	0	11	19	16	0	0	0
428.4353685211	60	doublebond	20:1(11) C9	0	0	0	0	0	11	0	12	0	0	0	0	0	0	11	11	0	0	0	0	0	0	0	0	0	0	0	0	0
429.44319355317	1.5	doublebond	20:1(11) C9+H	0	0	0	0	0	0	0	0	0	0	0	0	0	0	0	0	0	0	0	0	0	0	0	0	0	0	0	0	0
432.38360626752	50	doublebond	18:1(4)(1OH,3OH) C8-H	0	0	0	0	0	0	11	11	0	0	0	0	0	0	0	11	0	0	0	0	0	0	0	0	0	0	0	0	0
433.39143129959	100	doublebond	18:1(4)(1OH,3OH) C8	0	0	0	0	0	0	0	0	0	0	0	0	0	0	0	0	0	0	0	0	0	0	0	0	0	0	0	0	0
434.39925633166	20	doublebond	18:1(4)(1OH,3OH) C8+H	0	0	0	0	0	0	0	0	0	0	0	0	0	0	0	9	0	0	0	0	0	0	0	0	0	0	0	0	0
441.44319355317	15	doublebond	20:1(11) C10-H	0	0	0	0	0	0	11	11	0	11	0	0	0	0	0	13	0	0	0	0	0	0	0	0	0	0	0	0	0
442.45101858524	30	doublebond	20:1(11) C10	0	0	0	0	0	0	0	11	0	0	0	0	0	0	0	0	15	0	0	0	0	0	0	0	0	0	0	0	0
443.45884361731	1.5	doublebond	20:1(11) C10+H	0	0	0	0	0	0	0	0	0	0	0	0	0	0	0	0	11	0	0	0	0	0	0	0	0	0	0	0	0
446.39925633166	50	doublebond	18:1(4)(1OH,3OH) C9-H	0	0	0	0	0	0	0	11	0	0	0	0	0	0	0	0	0	0	0	0	0	0	0	0	0	0	0	0	0
447.40708136373	100	doublebond	18:1(4)(1OH,3OH) C9	0	0	0	0	0	11	0	11	0	0	0	0	0	0	0	0	10	0	0	0	0	0	0	0	0	0	0	0	0
448.4149063958	20	doublebond	18:1(4)(1OH,3OH) C9+H	0	0	0	0	0	0	0	0	0	0	0	0	0	0	0	0	0	0	0	0	0	0	0	0	0	0	0	0	0
454.45101858524	7.5	doublebond	20:1(11) C11-H	0	0	0	0	0	0	0	0	0	0	0	0	0	0	0	0	0	0	0	0	0	0	0	0	0	0	0	0	0
455.45884361731	15	doublebond, doublebond_low	20:1(11) C11	0	0	0	0	0	28	0	0	0	0	0	0	0	0	11	11	0	0	0	0	0	0	0	0	0	11	0	0	0
456.46666864938	1.5	doublebond	20:1(11) C11+H	0	0	0	0	0	0	0	0	0	0	0	0	0	0	0	0	0	0	0	0	0	0	0	0	0	0	0	0	0
460.4149063958	50	doublebond	18:1(4)(1OH,3OH) C10-H	0	0	0	0	0	0	0	0	0	0	0	0	0	0	0	11	0	0	0	0	0	0	0	0	0	0	0	0	0
461.42273142787	100	doublebond	18:1(4)(1OH,3OH) C10	0	0	0	0	0	0	0	11	0	0	0	0	0	0	0	6	0	0	0	0	0	0	0	0	0	0	0	0	0
462.43055645994	20	doublebond	18:1(4)(1OH,3OH) C10+H	0	0	0	0	0	0	0	0	0	0	0	0	0	0	11	6	26	0	0	0	0	0	0	11	0	0	0	0	0
467.45884361731	15	doublebond	20:1(11) C12-H	0	0	0	0	0	0	11	0	0	0	0	0	0	0	0	11	0	0	0	0	0	0	0	11	11	0	0	0	0
468.46666864938	30	doublebond	20:1(11) C12	0	0	0	0	0	7	0	6	0	0	0	0	0	0	0	0	0	0	0	0	0	0	0	0	0	0	0	0	0
469.47449368145	1.5	doublebond	20:1(11) C12+H	0	0	0	0	0	74	11	49	0	0	0	0	0	0	11	0	0	0	0	0	0	0	0	0	0	0	0	0	0
474.43055645994	50	doublebond	18:1(4)(1OH,3OH) C11-H	0	0	0	0	0	11	0	0	0	0	0	0	0	0	0	0	0	0	0	0	0	0	0	0	0	0	0	0	0
475.43838149201	100	doublebond	18:1(4)(1OH,3OH) C11	0	0	0	0	0	0	0	0	0	0	0	0	0	0	19	0	0	0	0	0	0	0	0	0	0	0	0	0	0
476.44620652408	20	doublebond	18:1(4)(1OH,3OH) C11+H	0	0	0	0	0	0	0	0	0	0	0	0	0	0	0	0	0	0	0	0	0	0	0	0	0	0	0	0	0
481.47449368145	60	doublebond	20:1(11) C13-H	0	0	0	0	0	43	11	9	0	0	11	0	0	0	11	11	11	0	0	11	0	0	0	0	0	0	0	0	0
482.48231871352	120	doublebond, doublebond_high	20:1(11) C13	0	0	0	0	0	20	30	28	6	0	11	0	0	0	28	33	18	0	9	0	0	0	0	0	0	21	0	0	0
483.49014374559	1.5	doublebond	20:1(11) C13+H	0	0	0	0	0	14	11	92	0	0	0	0	0	0	17	31	81	0	0	0	0	0	0	23	23	25	0	0	0
488.44620652408	50	doublebond	18:1(4)(1OH,3OH) C12-H	0	0	0	0	0	0	0	0	0	0	0	0	0	0	0	0	0	0	0	0	0	0	0	0	0	0	0	0	0
489.45403155615	100	doublebond	18:1(4)(1OH,3OH) C12	0	0	0	0	0	0	0	0	0	0	0	0	0	0	11	0	0	0	0	0	0	0	0	0	0	11	0	0	0
490.46185658822	20	doublebond	18:1(4)(1OH,3OH) C12+H	0	0	0	0	0	0	0	0	0	0	0	0	0	0	0	0	0	0	0	0	0	0	0	0	0	0	0	0	0
495.49014374559	15	doublebond	20:1(11) C14-H	0	0	0	0	0	24	11	0	16	0	0	0	0	0	10	31	0	11	0	0	0	0	0	0	0	11	0	0	0
496.49796877766	30	doublebond	20:1(11) C14	0	0	0	0	0	0	11	11	0	0	0	0	0	0	0	0	0	0	0	0	0	0	0	0	0	0	0	0	0
497.50579380973	1.5	doublebond	20:1(11) C14+H	0	0	0	0	0	85	12	12	0	0	0	0	0	0	16	0	25	0	0	0	0	0	0	38	11	0	0	0	0
502.46185658822	50	doublebond	18:1(4)(1OH,3OH) C13-H	0	0	0	0	0	0	0	0	6	0	0	0	0	0	11	11	11	0	0	0	0	0	0	0	0	0	0	0	0
503.46968162029	100	doublebond	18:1(4)(1OH,3OH) C13	0	0	0	0	0	0	0	0	0	0	0	0	0	0	11	0	14	0	0	0	0	0	0	0	0	0	0	0	0
504.47750665236	20	doublebond	18:1(4)(1OH,3OH) C13+H	0	0	0	0	0	0	0	0	0	0	0	0	0	0	0	0	0	0	0	0	0	0	0	0	0	0	0	0	0
509.50579380973	15	doublebond	20:1(11) C15-H	0	0	0	0	0	0	0	0	0	0	0	0	0	0	11	0	11	0	0	0	0	0	0	10	0	19	0	0	0
510.5136188418	30	doublebond	20:1(11) C15	0	0	0	0	0	0	11	6	0	5	0	0	0	0	11	0	6	0	0	0	0	0	0	0	0	0	0	0	0
511.52144387387	1.5	doublebond	20:1(11) C15+H	0	0	0	0	0	11	0	11	0	11	0	0	0	0	17	48	11	0	0	11	0	0	0	0	0	15	0	0	0
516.47750665236	50	doublebond	18:1(4)(1OH,3OH) C14-H	0	0	0	0	0	0	0	0	0	0	11	0	0	0	10	0	0	0	0	0	0	0	0	11	0	11	0	0	0
517.48533168443	100	doublebond	18:1(4)(1OH,3OH) C14	0	0	0	0	0	11	11	0	0	0	7	0	0	0	0	0	0	0	0	0	0	0	0	0	0	0	0	0	0
518.4931567165	20	doublebond	18:1(4)(1OH,3OH) C14+H	0	0	0	0	0	0	0	0	0	0	0	0	0	0	8	0	0	0	0	0	0	0	0	0	0	0	0	0	0
523.52144387387	15	doublebond	20:1(11) C16-H	0	0	0	0	0	11	0	4	0	0	0	0	0	0	0	7	0	0	0	0	0	0	0	7	11	0	0	0	0
524.52926890594	30	doublebond	20:1(11) C16	0	0	0	0	0	11	0	11	11	0	0	0	0	0	0	0	0	0	0	0	0	0	0	0	11	0	0	0	0
525.53709393801	1.5	doublebond	20:1(11) C16+H	0	0	0	0	0	11	0	0	0	0	0	0	0	0	14	0	11	0	0	0	0	0	0	0	0	0	0	0	0
530.4931567165	50	doublebond	18:1(4)(1OH,3OH) C15-H	0	0	0	0	0	31	57	0	0	0	0	0	0	0	0	0	0	0	0	0	0	0	0	0	0	0	0	0	0
531.50098174857	100	doublebond	18:1(4)(1OH,3OH) C15	0	0	0	0	0	13	0	0	0	0	0	0	0	0	0	11	6	0	0	0	0	0	0	0	0	0	0	0	0
532.50880678064	20	doublebond	18:1(4)(1OH,3OH) C15+H	0	0	0	0	0	0	0	0	0	0	0	0	0	0	0	0	0	0	0	0	0	0	0	0	0	0	0	0	0
537.53709393801	15	doublebond	20:1(11) C17-H	0	0	0	0	0	0	32	0	0	0	0	0	0	0	0	0	0	0	0	0	0	0	0	0	0	11	0	0	0
538.54491897008	30	doublebond	20:1(11) C17	0	0	0	0	0	0	0	0	0	0	0	0	0	0	0	0	0	0	0	0	0	0	0	0	0	0	0	0	0
539.55274400215	1.5	doublebond	20:1(11) C17+H	0	0	0	0	0	0	0	0	0	0	0	0	0	0	0	0	11	0	0	0	0	0	0	0	0	0	0	0	0
544.50880678064	50	doublebond	18:1(4)(1OH,3OH) C16-H	0	0	0	0	0	0	0	0	0	0	0	0	0	0	11	0	0	0	0	0	0	0	0	0	0	0	0	0	0
545.51663181271	100	doublebond	18:1(4)(1OH,3OH) C16	0	0	0	0	0	0	0	0	0	0	0	0	0	0	0	11	0	0	0	0	0	0	0	0	0	0	0	0	0
546.52445684478	20	doublebond	18:1(4)(1OH,3OH) C16+H	0	0	0	0	0	0	0	0	0	0	0	0	0	0	0	10	0	0	0	0	0	0	0	0	0	0	0	0	0
549.57347946144	100	metaboliteclass	[M+H]+ -CH6O2	0	0	0	0	0	227	280	71	59	49	75	0	0	0	94	157	145	16	27	23	0	0	0	36	47	51	11	11	5
551.55274400215	15	doublebond	20:1(11) C18-H	0	0	0	0	0	0	0	0	0	0	0	0	0	0	58	0	0	0	0	0	0	0	0	0	0	0	0	0	0
552.56056903422	30	doublebond	20:1(11) C18	0	0	0	0	0	0	0	0	11	0	0	0	0	0	30	27	11	0	0	0	0	0	0	11	11	0	0	0	0
553.56839406629	1.5	doublebond	20:1(11) C18+H	0	0	0	0	0	0	0	0	0	0	0	0	0	0	0	0	0	0	0	0	0	0	0	0	0	11	0	0	0
560.53701033664	50	doublebond	18:1(4)(1OH,3OH) C17-H	0	0	0	0	0	23	22	0	0	0	0	0	0	0	0	29	0	0	0	0	0	0	0	11	0	0	0	0	0
561.54483536871	100	doublebond	18:1(4)(1OH,3OH) C17	0	0	0	0	0	79	45	0	0	0	0	0	0	0	0	0	0	0	13	0	0	0	0	0	0	0	0	0	0
562.55266040078	20	doublebond	18:1(4)(1OH,3OH) C17+H	0	0	0	0	0	0	0	114	33	0	0	0	0	0	94	0	0	11	18	0	0	0	0	0	0	0	0	0	0
563.58912951087	100	metaboliteclass	Precursor-2H2O	0	0	0	0	0	96	204	164	56	36	40	0	0	0	99	177	175	0	31	62	0	0	0	130	50	54	11	27	13
565.56839406629	15	doublebond	20:1(11) C19-H	0	0	0	0	0	0	0	0	0	11	0	0	0	0	0	0	0	0	0	0	0	0	0	0	0	0	0	0	0
566.57621909836	30	doublebond	20:1(11) C19	0	0	0	0	0	0	0	0	0	0	0	0	0	0	11	0	0	0	0	0	0	0	0	0	0	0	0	0	0
567.58404413043	1.5	doublebond	20:1(11) C19+H	0	0	0	0	0	0	5	11	0	7	0	0	0	0	11	0	4	0	0	0	0	0	0	0	5	0	0	0	0
581.59969419457	200	metaboliteclass	Precursor-H2O	0	0	0	0	0	721	1189	1204	401	311	248	0	0	0	739	1138	878	339	158	117	0	0	0	538	439	597	77	72	139
599.61025887827	999	precursor	Precursor	0	0	0	0	0	3785	4021	3568	2782	1874	2608	0	0	0	3604	4617	4815	900	843	1148	0	0	0	2036	1685	3066	654	340	616
