## Supplementary material for "MS-DIAL 5 multimodal mass spectrometry data mining unveils lipidome complexities": Source data: AlignmentID000975.txt

m/z	Reference intensity	Spectrum	Comment	20230404_Blank_11_POS_EAD14	20230404_C12_10_POS_EAD14	20230404_C13_9_POS_EAD14_1	20230404_C13_9_POS_EAD14_2	20230404_C13_9_POS_EAD14_3	20230404_C13x1_1_POS_EAD14_1	20230404_C13x1_1_POS_EAD14_2	20230404_C13x1_1_POS_EAD14_3	20230404_C13x10_4_POS_EAD14_1	20230404_C13x10_4_POS_EAD14_2	20230404_C13x10_4_POS_EAD14_3	20230404_C13x100_7_POS_EAD14_1	20230404_C13x100_7_POS_EAD14_2	20230404_C13x100_7_POS_EAD14_3	20230404_C13x2_2_POS_EAD14_1	20230404_C13x2_2_POS_EAD14_2	20230404_C13x2_2_POS_EAD14_3	20230404_C13x20_5_POS_EAD14_1	20230404_C13x20_5_POS_EAD14_2	20230404_C13x20_5_POS_EAD14_3	20230404_C13x200_8_POS_EAD14_1	20230404_C13x200_8_POS_EAD14_2	20230404_C13x200_8_POS_EAD14_3	20230404_C13x5_3_POS_EAD14_1	20230404_C13x5_3_POS_EAD14_2	20230404_C13x5_3_POS_EAD14_3	20230404_C13x50_6_POS_EAD14_1	20230404_C13x50_6_POS_EAD14_2	20230404_C13x50_6_POS_EAD14_3
237.2212919844	100	acylchain	16:1(9) acyl	0	0	0	0	0	675	752	447	53	108	50	0	0	0	691	483	387	0	29	41	0	0	0	418	208	149	0	0	0
253.25259211268	100	acylchain	17:0 acyl	0	0	0	0	0	1275	501	531	23	159	112	0	0	0	358	373	460	54	169	31	0	0	0	176	196	164	0	0	0
300.26125158959	100	snposition	-CD2(Sn1)	0	0	0	0	0	178	137	41	51	10	0	0	0	0	36	129	147	10	0	0	0	0	0	13	16	89	0	0	0
316.28945514559	200	acylchain	-17:0-O	0	0	0	0	0	2585	3105	3560	456	704	720	0	0	0	2081	2238	2366	270	383	249	0	0	0	1872	1151	1404	0	0	0
332.32075527387	200	acylchain	-16:1(9)-O	0	0	0	0	0	2908	2504	2881	657	1623	502	0	0	0	2725	3026	1980	276	346	176	0	0	0	1910	1607	1515	0	0	0
334.30001982929	50	acylchain	-17:0	0	0	0	0	0	59	221	144	0	258	10	0	0	0	38	26	89	36	0	17	0	0	0	22	17	58	0	0	0
342.26817112111	12.5	doublebond	17:0 C1-H	0	0	0	0	0	29	39	28	0	0	0	0	0	0	0	11	11	0	0	0	0	0	0	32	0	0	0	0	0
343.27599615318	25	doublebond	17:0 C1	0	0	0	0	0	9	13	0	0	0	0	0	0	0	12	0	0	0	0	0	0	0	0	11	0	0	0	0	0
344.28382118525	1.25	doublebond	17:0 C1+H	0	0	0	0	0	17	18	25	0	11	0	0	0	0	21	116	0	0	0	11	0	0	0	10	11	0	0	0	0
350.33131995757	50	acylchain	-16:1(9)	0	0	0	0	0	410	393	293	54	34	90	0	0	0	336	292	229	13	11	24	0	0	0	69	194	88	0	0	0
356.28382118525	12.5	doublebond	17:0 C2-H	0	0	0	0	0	11	9	78	0	10	0	0	0	0	33	13	131	0	0	0	0	0	0	0	0	14	0	0	0
357.29164621732	37.5	doublebond	17:0 C2	0	0	0	0	0	30	27	25	0	10	0	0	0	0	37	66	34	0	0	11	0	0	0	11	11	0	0	0	0
358.29947124939	62.5	doublebond	17:0 C2+H, 16:1(9) C1-H	0	0	0	0	0	17	22	12	0	0	0	0	0	0	22	5	23	0	0	0	0	0	0	0	11	14	0	0	0
359.30729628146	25	doublebond	16:1(9) C1	0	0	0	0	0	17	0	0	0	0	0	0	0	0	11	0	0	0	0	0	0	0	0	0	0	0	0	0	0
360.31512131353	1.25	doublebond	16:1(9) C1+H	0	0	0	0	0	12	11	0	0	0	0	0	0	0	0	11	0	0	0	0	0	0	0	0	0	0	0	0	0
370.29947124939	50	doublebond	17:0 C3-H	0	0	0	0	0	38	53	104	0	14	0	0	0	0	48	54	85	11	14	0	0	0	0	11	37	0	0	0	0
371.30729628146	18.75	doublebond	17:0 C3	0	0	0	0	0	23	0	11	0	0	0	0	0	0	0	0	9	0	0	0	0	0	0	0	0	0	0	0	0
372.31512131353	25	doublebond	17:0 C3+H, 16:1(9) C2-H	0	0	0	0	0	14	9	45	0	4	0	0	0	0	27	0	11	0	0	0	0	0	0	68	0	11	0	0	0
373.3229463456	37.5	doublebond	16:1(9) C2	0	0	0	0	0	176	137	78	13	11	0	0	0	0	26	109	44	0	0	0	0	0	0	30	11	35	0	0	0
374.33077137767	50	doublebond	16:1(9) C2+H	0	0	0	0	0	0	19	11	0	0	0	0	0	0	0	0	0	0	0	0	0	0	0	0	0	0	0	0	0
384.31512131353	12.5	doublebond	17:0 C4-H	0	0	0	0	0	19	89	28	5	0	0	0	0	0	35	0	19	0	0	0	0	0	0	11	14	15	0	0	0
385.3229463456	25	doublebond	17:0 C4	0	0	0	0	0	11	9	18	0	8	24	0	0	0	11	6	0	0	0	0	0	0	0	0	0	11	0	0	0
386.33077137767	51.25	doublebond	17:0 C4+H, 16:1(9) C3-H	0	0	0	0	0	134	160	106	24	10	33	0	0	0	136	64	114	44	11	0	0	0	0	34	32	22	0	0	0
387.33859640974	18.75	doublebond	16:1(9) C3	0	0	0	0	0	11	11	5	0	0	0	0	0	0	0	11	12	0	0	0	0	0	0	0	0	0	0	0	0
388.34642144181	12.5	doublebond	16:1(9) C3+H	0	0	0	0	0	0	0	0	0	0	0	0	0	0	0	0	0	0	0	0	0	0	0	0	0	0	0	0	0
398.33077137767	12.5	doublebond	17:0 C5-H	0	0	0	0	0	29	0	32	0	0	0	0	0	0	0	8	16	0	0	10	0	0	0	0	0	0	0	0	0
399.33859640974	25	doublebond	17:0 C5	0	0	0	0	0	11	0	0	10	0	0	0	0	0	11	0	30	0	0	0	0	0	0	15	0	0	0	0	0
400.34642144181	13.75	doublebond	17:0 C5+H, 16:1(9) C4-H	0	0	0	0	0	91	36	44	0	11	0	0	0	0	20	27	43	0	0	0	0	0	0	11	23	11	0	0	0
401.35424647388	25	doublebond	16:1(9) C4	0	0	0	0	0	28	11	19	0	18	0	0	0	0	0	8	11	0	0	0	0	0	0	0	0	11	0	0	0
402.36207150595	1.25	doublebond	16:1(9) C4+H	0	0	0	0	0	0	0	0	0	0	0	0	0	0	0	0	0	0	0	0	0	0	0	0	0	0	0	0	0
412.34642144181	12.5	doublebond	17:0 C6-H	0	0	0	0	0	64	58	50	15	0	0	0	0	0	19	12	42	0	0	0	0	0	0	0	0	8	0	0	0
413.35424647388	25	doublebond	17:0 C6	0	0	0	0	0	11	11	18	0	0	0	0	0	0	0	0	41	0	0	0	0	0	0	0	0	29	0	0	0
414.36207150595	13.75	doublebond	17:0 C6+H, 16:1(9) C5-H	0	0	0	0	0	7	0	11	0	0	11	0	0	0	0	11	0	0	0	0	0	0	0	0	0	0	0	0	0
415.36989653802	25	doublebond	16:1(9) C5	0	0	0	0	0	0	22	11	0	0	0	0	0	0	0	0	11	0	0	0	0	0	0	0	13	0	0	0	0
416.37772157009	1.25	doublebond	16:1(9) C5+H	0	0	0	0	0	0	0	0	0	0	0	0	0	0	0	0	0	0	0	0	0	0	0	0	0	0	0	0	0
426.36207150595	12.5	doublebond	17:0 C7-H	0	0	0	0	0	89	57	48	8	16	11	0	0	0	49	31	57	7	0	0	0	0	0	23	36	18	0	0	0
427.36989653802	25	doublebond	17:0 C7	0	0	0	0	0	8	0	11	0	0	7	0	0	0	11	11	11	0	0	0	0	0	0	0	0	0	0	0	0
428.37772157009	13.75	doublebond	17:0 C7+H, 16:1(9) C6-H	0	0	0	0	0	128	53	16	38	0	0	0	0	0	24	22	24	0	0	0	0	0	0	10	55	8	0	0	0
429.38554660216	25	doublebond	16:1(9) C6	0	0	0	0	0	24	14	62	0	0	6	0	0	0	10	27	21	0	0	0	0	0	0	11	0	0	0	0	0
430.39337163423	1.25	doublebond	16:1(9) C6+H	0	0	0	0	0	0	0	0	0	0	0	0	0	0	0	0	0	0	0	0	0	0	0	0	0	0	0	0	0
440.37772157009	12.5	doublebond	17:0 C8-H	0	0	0	0	0	59	42	74	10	0	11	0	0	0	33	49	62	0	0	0	0	0	0	26	31	13	0	0	0
441.38554660216	25	doublebond	17:0 C8	0	0	0	0	0	11	49	20	0	0	0	0	0	0	11	0	20	0	0	0	0	0	0	0	0	0	0	0	0
442.39337163423	101.25	doublebond, doublebond_high	17:0 C8+H, 16:1(9) C7-H	0	0	0	0	0	146	129	69	9	24	8	0	0	0	38	50	92	18	20	0	0	0	0	22	120	22	0	0	0
443.4011966663	50	doublebond	16:1(9) C7	0	0	0	0	0	42	42	22	0	17	0	0	0	0	11	14	15	0	0	7	0	0	0	10	6	11	0	0	0
444.40902169837	1.25	doublebond	16:1(9) C7+H	0	0	0	0	0	0	0	0	0	0	0	0	0	0	0	0	0	0	0	0	0	0	0	0	0	0	0	0	0
454.39337163423	12.5	doublebond	17:0 C9-H	0	0	0	0	0	34	41	38	0	22	11	0	0	0	11	31	0	0	0	0	0	0	0	0	11	0	0	0	0
455.4011966663	25	doublebond	17:0 C9	0	0	0	0	0	0	0	14	0	0	0	0	0	0	11	11	0	0	0	0	0	0	0	0	0	0	0	0	0
456.40902169837	13.75	doublebond	17:0 C9+H, 16:1(9) C8-H	0	0	0	0	0	11	45	11	0	11	13	0	0	0	13	14	17	0	0	0	0	0	0	0	0	11	0	0	0
457.41684673044	25	doublebond	16:1(9) C8	0	0	0	0	0	32	44	39	0	0	0	0	0	0	11	14	11	0	0	0	0	0	0	13	6	0	0	0	0
458.42467176251	1.25	doublebond	16:1(9) C8+H	0	0	0	0	0	0	0	0	0	0	0	0	0	0	0	0	0	0	0	0	0	0	0	0	0	0	0	0	0
468.40902169837	12.5	doublebond	17:0 C10-H	0	0	0	0	0	34	36	33	16	0	0	0	0	0	11	11	48	0	0	0	0	0	0	0	0	0	0	0	0
469.41684673044	31.25	doublebond	17:0 C10, 16:1(9) C9-H	0	0	0	0	0	15	31	13	0	11	11	0	0	0	0	11	11	0	0	0	0	0	0	0	6	0	0	0	0
470.42467176251	13.75	doublebond, doublebond_low	17:0 C10+H, 16:1(9) C9	0	0	0	0	0	38	109	64	0	11	0	0	0	0	24	11	88	0	0	0	0	0	0	12	11	0	0	0	0
471.43249679458	1.25	doublebond	16:1(9) C9+H	0	0	0	0	0	123	84	106	22	104	21	0	0	0	40	135	114	11	0	25	0	0	0	75	20	27	0	0	0
482.42467176251	25	doublebond	17:0 C11-H, 16:1(9) C10-H	0	0	0	0	0	74	25	37	0	0	11	0	0	0	30	80	9	0	0	0	0	0	0	11	64	0	0	0	0
483.43249679458	50	doublebond	17:0 C11, 16:1(9) C10	0	0	0	0	0	0	6	39	8	11	0	0	0	0	16	4	0	0	0	0	0	0	0	39	0	10	0	0	0
484.44032182665	2.5	doublebond	17:0 C11+H, 16:1(9) C10+H	0	0	0	0	0	53	39	48	0	0	10	0	0	0	11	57	14	0	0	0	0	0	0	0	0	11	0	0	0
496.44032182665	62.5	doublebond	17:0 C12-H, 16:1(9) C11-H	0	0	0	0	0	22	19	56	11	0	0	0	0	0	21	17	18	0	0	0	0	0	0	0	20	0	0	0	0
497.44814685872	125	doublebond, doublebond_high	17:0 C12, 16:1(9) C11	0	0	0	0	0	67	76	27	13	9	0	0	0	0	11	0	21	0	0	0	0	0	0	58	9	0	0	0	0
498.45597189079	2.5	doublebond	17:0 C12+H, 16:1(9) C11+H	0	0	0	0	0	29	16	19	0	0	0	0	0	0	17	10	21	0	0	0	0	0	0	0	0	0	0	0	0
510.45597189079	25	doublebond	17:0 C13-H, 16:1(9) C12-H	0	0	0	0	0	23	30	95	0	0	0	0	0	0	12	22	18	0	0	0	0	0	0	11	6	10	0	0	0
511.46379692286	50	doublebond	17:0 C13, 16:1(9) C12	0	0	0	0	0	0	147	11	0	0	0	0	0	0	32	0	11	0	0	0	0	0	0	0	0	0	0	0	0
512.47162195493	2.5	doublebond	17:0 C13+H, 16:1(9) C12+H	0	0	0	0	0	10	9	0	0	0	0	0	0	0	45	0	0	0	0	0	0	0	0	0	0	0	0	0	0
524.47162195493	25	doublebond	17:0 C14-H, 16:1(9) C13-H	0	0	0	0	0	43	0	0	11	53	113	0	0	0	0	25	101	11	0	0	0	0	0	105	11	27	0	0	0
525.479446987	50	doublebond	17:0 C14, 16:1(9) C13	0	0	0	0	0	28	72	13	0	0	0	0	0	0	0	0	11	11	0	0	0	0	0	0	0	0	0	0	0
526.48727201907	2.5	doublebond	17:0 C14+H, 16:1(9) C13+H	0	0	0	0	0	0	0	52	0	0	0	0	0	0	0	0	7	0	0	0	0	0	0	0	0	0	0	0	0
538.48727201907	25	doublebond	17:0 C15-H, 16:1(9) C14-H	0	0	0	0	0	55	90	47	0	0	0	0	0	0	11	11	11	0	0	0	0	0	0	43	0	11	0	0	0
539.49509705114	50	doublebond	17:0 C15, 16:1(9) C14	0	0	0	0	0	0	11	38	0	10	0	0	0	0	10	13	17	0	0	0	0	0	0	0	11	11	0	0	0
540.50292208321	2.5	doublebond	17:0 C15+H, 16:1(9) C14+H	0	0	0	0	0	0	11	11	0	0	0	0	0	0	0	0	0	0	0	0	0	0	0	0	0	0	0	0	0
552.50292208321	25	doublebond	17:0 C16-H, 16:1(9) C15-H	0	0	0	0	0	38	11	25	0	0	0	0	0	0	0	11	11	0	0	0	0	0	0	0	11	11	0	0	0
553.51074711528	50	doublebond	17:0 C16, 16:1(9) C15	0	0	0	0	0	11	0	38	0	0	0	0	0	0	11	0	0	0	0	0	0	0	0	0	0	0	0	0	0
554.51857214735	2.5	doublebond	17:0 C16+H, 16:1(9) C15+H	0	0	0	0	0	9	0	0	0	0	0	0	0	0	0	0	0	0	0	0	0	0	0	0	0	0	0	0	0
568.53477079139	150	metaboliteclass	[M+H]+ -H2O	0	0	0	0	0	1128	543	1500	137	147	120	0	0	0	465	373	908	36	25	33	0	0	0	254	421	234	0	0	0
586.54533547509	150	metaboliteclass	[M+H]+	0	0	0	0	0	333	296	604	69	74	66	0	0	0	425	324	390	33	36	25	0	0	0	256	178	123	0	0	0
603.57188455831	999	precursor	Precursor	0	0	0	0	0	5840	5838	5841	2591	2833	3023	0	0	0	5420	5220	5221	1190	1292	1298	0	0	0	4325	2807	3874	0	0	0
