## Supplementary material for "MS-DIAL 5 multimodal mass spectrometry data mining unveils lipidome complexities": Source data: AlignmentID001017.txt

m/z	Reference intensity	Spectrum	Comment	20230404_Blank_11_POS_EAD14	20230404_C12_10_POS_EAD14	20230404_C13_9_POS_EAD14_1	20230404_C13_9_POS_EAD14_2	20230404_C13_9_POS_EAD14_3	20230404_C13x1_1_POS_EAD14_1	20230404_C13x1_1_POS_EAD14_2	20230404_C13x1_1_POS_EAD14_3	20230404_C13x10_4_POS_EAD14_1	20230404_C13x10_4_POS_EAD14_2	20230404_C13x10_4_POS_EAD14_3	20230404_C13x100_7_POS_EAD14_1	20230404_C13x100_7_POS_EAD14_2	20230404_C13x100_7_POS_EAD14_3	20230404_C13x2_2_POS_EAD14_1	20230404_C13x2_2_POS_EAD14_2	20230404_C13x2_2_POS_EAD14_3	20230404_C13x20_5_POS_EAD14_1	20230404_C13x20_5_POS_EAD14_2	20230404_C13x20_5_POS_EAD14_3	20230404_C13x200_8_POS_EAD14_1	20230404_C13x200_8_POS_EAD14_2	20230404_C13x200_8_POS_EAD14_3	20230404_C13x5_3_POS_EAD14_1	20230404_C13x5_3_POS_EAD14_2	20230404_C13x5_3_POS_EAD14_3	20230404_C13x50_6_POS_EAD14_1	20230404_C13x50_6_POS_EAD14_2	20230404_C13x50_6_POS_EAD14_3
160.04231871401	300	metaboliteclass	C3H9O6P - H2O	0	0	0	0	0	0	0	0	75	281	190	0	0	0	0	435	0	86	0	0	0	0	0	0	0	0	0	0	0
178.05288339771	300	metaboliteclass	C3H9O6P	0	0	0	0	0	0	0	0	28	113	156	0	0	0	0	344	0	47	0	0	0	0	0	0	0	0	0	0	0
243.02697897132	300	metaboliteclass	Header -H2O	0	0	0	0	0	0	0	0	6	23	6	0	0	0	0	27	0	0	0	0	0	0	0	0	0	0	0	0	0
261.03754365502	300	metaboliteclass	Header	0	0	0	0	0	0	0	0	138	66	30	0	0	0	0	275	0	11	0	0	0	0	0	0	0	0	0	0	0
281.28389224096	100	acylchain	19:0 acyl+	0	0	0	0	0	0	0	0	0	14	0	0	0	0	0	26	0	0	0	0	0	0	0	0	0	0	0	0	0
306.06693857651	300	metaboliteclass, snposition	Gly-O, -CD2(Sn1)	0	0	0	0	0	0	0	0	17	10	70	0	0	0	0	198	0	0	0	0	0	0	0	0	0	0	0	0	0
306.10022751295	100	metaboliteclass	Gly-C	0	0	0	0	0	0	0	0	0	10	10	0	0	0	0	0	0	0	0	0	0	0	0	0	0	0	0	0	0
322.09514213251	100	acylchain	-19:0 -H2O	0	0	0	0	0	0	0	0	0	45	0	0	0	0	0	59	0	0	0	0	0	0	0	0	0	0	0	0	0
340.10570681621	150	acylchain	-19:0	0	0	0	0	0	0	0	0	39	49	67	0	0	0	0	135	0	0	0	0	0	0	0	0	0	0	0	0	0
348.07330954284	25	doublebond	19:0 C1-H	0	0	0	0	0	0	0	0	0	0	0	0	0	0	0	0	0	0	0	0	0	0	0	0	0	0	0	0	0
349.08113457491	50	doublebond	19:0 C1	0	0	0	0	0	0	0	0	0	0	0	0	0	0	0	0	0	0	0	0	0	0	0	0	0	0	0	0	0
350.08895960698	2.5	doublebond	19:0 C1+H	0	0	0	0	0	0	0	0	0	0	0	0	0	0	0	0	0	0	0	0	0	0	0	0	0	0	0	0	0
360.35260396734	500	metaboliteclass	[M+H]+ -Header	0	0	0	0	0	0	0	0	11	143	75	0	0	0	0	225	0	22	0	0	0	0	0	0	0	0	0	0	0
362.08895960698	25	doublebond	19:0 C2-H	0	0	0	0	0	0	0	0	0	0	0	0	0	0	0	0	0	0	0	0	0	0	0	0	0	0	0	0	0
363.09678463905	75	doublebond	19:0 C2	0	0	0	0	0	0	0	0	0	0	0	0	0	0	0	0	0	0	0	0	0	0	0	0	0	0	0	0	0
364.10460967112	100	doublebond	19:0 C2+H	0	0	0	0	0	0	0	0	0	0	0	0	0	0	0	0	0	0	0	0	0	0	0	0	0	0	0	0	0
376.10460967112	100	doublebond	19:0 C3-H	0	0	0	0	0	0	0	0	0	0	0	0	0	0	0	7	0	0	0	0	0	0	0	0	0	0	0	0	0
377.11243470319	37.5	doublebond	19:0 C3	0	0	0	0	0	0	0	0	0	0	0	0	0	0	0	0	0	0	0	0	0	0	0	0	0	0	0	0	0
378.12025973526	25	doublebond	19:0 C3+H	0	0	0	0	0	0	0	0	0	0	0	0	0	0	0	0	0	0	0	0	0	0	0	0	0	0	0	0	0
390.12025973526	25	doublebond	19:0 C4-H	0	0	0	0	0	0	0	0	0	0	0	0	0	0	0	0	0	0	0	0	0	0	0	0	0	0	0	0	0
391.12808476733	50	doublebond	19:0 C4	0	0	0	0	0	0	0	0	0	0	0	0	0	0	0	0	0	0	0	0	0	0	0	0	0	0	0	0	0
392.1359097994	2.5	doublebond	19:0 C4+H	0	0	0	0	0	0	0	0	0	0	0	0	0	0	0	0	0	0	0	0	0	0	0	0	0	0	0	0	0
404.1359097994	25	doublebond	19:0 C5-H	0	0	0	0	0	0	0	0	0	0	0	0	0	0	0	0	0	0	0	0	0	0	0	0	0	0	0	0	0
405.14373483147	50	doublebond	19:0 C5	0	0	0	0	0	0	0	0	0	0	0	0	0	0	0	0	0	0	0	0	0	0	0	0	0	0	0	0	0
406.15155986354	2.5	doublebond	19:0 C5+H	0	0	0	0	0	0	0	0	0	0	0	0	0	0	0	0	0	0	0	0	0	0	0	0	0	0	0	0	0
418.15155986354	25	doublebond	19:0 C6-H	0	0	0	0	0	0	0	0	0	0	0	0	0	0	0	0	0	0	0	0	0	0	0	0	0	0	0	0	0
419.15938489561	50	doublebond	19:0 C6	0	0	0	0	0	0	0	0	0	0	0	0	0	0	0	0	0	0	0	0	0	0	0	0	0	0	0	0	0
420.16720992768	2.5	doublebond	19:0 C6+H	0	0	0	0	0	0	0	0	0	0	0	0	0	0	0	0	0	0	0	0	0	0	0	0	0	0	0	0	0
432.16720992768	25	doublebond	19:0 C7-H	0	0	0	0	0	0	0	0	0	0	0	0	0	0	0	0	0	0	0	0	0	0	0	0	0	0	0	0	0
433.17503495975	50	doublebond	19:0 C7	0	0	0	0	0	0	0	0	0	0	0	0	0	0	0	0	0	0	0	0	0	0	0	0	0	0	0	0	0
434.18285999182	2.5	doublebond	19:0 C7+H	0	0	0	0	0	0	0	0	0	0	0	0	0	0	0	0	0	0	0	0	0	0	0	0	0	0	0	0	0
440.31893448809	150	metaboliteclass	[M+H]+ -C6H12O6	0	0	0	0	0	0	0	0	84	55	87	0	0	0	0	251	0	16	0	0	0	0	0	0	0	0	0	0	0
446.18285999182	25	doublebond	19:0 C8-H	0	0	0	0	0	0	0	0	0	0	0	0	0	0	0	4	0	0	0	0	0	0	0	0	0	0	0	0	0
447.19068502389	50	doublebond	19:0 C8	0	0	0	0	0	0	0	0	0	0	0	0	0	0	0	0	0	0	0	0	0	0	0	0	0	0	0	0	0
448.19851005596	2.5	doublebond	19:0 C8+H	0	0	0	0	0	0	0	0	0	0	0	0	0	0	0	0	0	0	0	0	0	0	0	0	0	0	0	0	0
458.32949917179	100	metaboliteclass	[M+H]+ -C6H10O5	0	0	0	0	0	0	0	0	4	0	0	0	0	0	0	30	0	0	0	0	0	0	0	0	0	0	0	0	0
460.19851005596	25	doublebond	19:0 C9-H	0	0	0	0	0	0	0	0	0	0	0	0	0	0	0	0	0	0	0	0	0	0	0	0	0	0	0	0	0
461.20633508803	50	doublebond	19:0 C9	0	0	0	0	0	0	0	0	0	0	0	0	0	0	0	0	0	0	0	0	0	0	0	0	0	0	0	0	0
462.2141601201	2.5	doublebond	19:0 C9+H	0	0	0	0	0	0	0	0	0	0	0	0	0	0	0	0	0	0	0	0	0	0	0	0	0	0	0	0	0
474.2141601201	25	doublebond	19:0 C10-H	0	0	0	0	0	0	0	0	0	0	0	0	0	0	0	0	0	0	0	0	0	0	0	0	0	0	0	0	0
475.22198515217	50	doublebond	19:0 C10	0	0	0	0	0	0	0	0	0	0	0	0	0	0	0	0	0	0	0	0	0	0	0	0	0	0	0	0	0
476.22981018424	2.5	doublebond	19:0 C10+H	0	0	0	0	0	0	0	0	0	0	0	0	0	0	0	0	0	0	0	0	0	0	0	0	0	0	0	0	0
488.22981018424	25	doublebond	19:0 C11-H	0	0	0	0	0	0	0	0	0	0	0	0	0	0	0	0	0	0	0	0	0	0	0	0	0	0	0	0	0
489.23763521631	50	doublebond	19:0 C11	0	0	0	0	0	0	0	0	0	0	0	0	0	0	0	0	0	0	0	0	0	0	0	0	0	0	0	0	0
490.24546024838	2.5	doublebond	19:0 C11+H	0	0	0	0	0	0	0	0	0	0	0	0	0	0	0	0	0	0	0	0	0	0	0	0	0	0	0	0	0
502.24546024838	25	doublebond	19:0 C12-H	0	0	0	0	0	0	0	0	0	0	0	0	0	0	0	0	0	0	0	0	0	0	0	0	0	0	0	0	0
503.25328528045	50	doublebond	19:0 C12	0	0	0	0	0	0	0	0	0	0	0	0	0	0	0	0	0	0	0	0	0	0	0	0	0	0	0	0	0
504.26111031252	2.5	doublebond	19:0 C12+H	0	0	0	0	0	0	0	0	0	0	0	0	0	0	0	0	0	0	0	0	0	0	0	0	0	0	0	0	0
516.26111031252	25	doublebond	19:0 C13-H	0	0	0	0	0	0	0	0	0	0	0	0	0	0	0	0	0	0	0	0	0	0	0	0	0	0	0	0	0
517.26893534459	50	doublebond	19:0 C13	0	0	0	0	0	0	0	0	0	0	0	0	0	0	0	0	0	0	0	0	0	0	0	0	0	0	0	0	0
518.27676037666	2.5	doublebond	19:0 C13+H	0	0	0	0	0	0	0	0	0	0	0	0	0	0	0	0	0	0	0	0	0	0	0	0	0	0	0	0	0
530.27676037666	25	doublebond	19:0 C14-H	0	0	0	0	0	0	0	0	0	0	0	0	0	0	0	0	0	0	0	0	0	0	0	0	0	0	0	0	0
531.28458540873	50	doublebond	19:0 C14	0	0	0	0	0	0	0	0	0	0	0	0	0	0	0	0	0	0	0	0	0	0	0	0	0	0	0	0	0
532.2924104408	2.5	doublebond	19:0 C14+H	0	0	0	0	0	0	0	0	0	0	0	0	0	0	0	0	0	0	0	0	0	0	0	0	0	0	0	0	0
544.2924104408	25	doublebond	19:0 C15-H	0	0	0	0	0	0	0	0	0	0	0	0	0	0	0	0	0	0	0	0	0	0	0	0	0	0	0	0	0
545.30023547287	50	doublebond	19:0 C15	0	0	0	0	0	0	0	0	0	0	0	0	0	0	0	0	0	0	0	0	0	0	0	0	0	0	0	0	0
546.30806050494	2.5	doublebond	19:0 C15+H	0	0	0	0	0	0	0	0	0	0	0	0	0	0	0	0	0	0	0	0	0	0	0	0	0	0	0	0	0
558.30806050494	25	doublebond	19:0 C16-H	0	0	0	0	0	0	0	0	0	0	0	0	0	0	0	0	0	0	0	0	0	0	0	0	0	0	0	0	0
559.31588553701	50	doublebond	19:0 C16	0	0	0	0	0	0	0	0	0	0	0	0	0	0	0	0	0	0	0	0	0	0	0	0	0	0	0	0	0
560.32371056908	2.5	doublebond	19:0 C16+H	0	0	0	0	0	0	0	0	0	0	0	0	0	0	0	0	0	0	0	0	0	0	0	0	0	0	0	0	0
572.32371056908	25	doublebond	19:0 C17-H	0	0	0	0	0	0	0	0	0	0	0	0	0	0	0	0	0	0	0	0	0	0	0	0	0	0	0	0	0
573.33153560115	50	doublebond	19:0 C17	0	0	0	0	0	0	0	0	0	0	0	0	0	0	0	0	0	0	0	0	0	0	0	0	0	0	0	0	0
574.33936063322	2.5	doublebond	19:0 C17+H	0	0	0	0	0	0	0	0	0	0	0	0	0	0	0	0	0	0	0	0	0	0	0	0	0	0	0	0	0
586.33936063322	25	doublebond	19:0 C18-H	0	0	0	0	0	0	0	0	0	0	0	0	0	0	0	0	0	0	0	0	0	0	0	0	0	0	0	0	0
587.34718566529	50	doublebond	19:0 C18	0	0	0	0	0	0	0	0	0	0	0	0	0	0	0	0	0	0	0	0	0	0	0	0	0	0	0	0	0
588.35501069736	2.5	doublebond	19:0 C18+H	0	0	0	0	0	0	0	0	0	0	0	0	0	0	0	0	0	0	0	0	0	0	0	0	0	0	0	0	0
602.37175790659	800	none	[M+H]+ -H2O	0	0	0	0	0	0	0	0	107	57	167	0	0	0	0	403	0	40	0	0	0	0	0	0	0	0	0	0	0
620.38177401039	999	precursor	Precursor	0	0	0	0	0	0	0	0	333	326	359	0	0	0	0	1046	0	267	0	0	0	0	0	0	0	0	0	0	0
