## Supplementary material for "MS-DIAL 5 multimodal mass spectrometry data mining unveils lipidome complexities": Source data: AlignmentID001043.txt

m/z	Reference intensity	Spectrum	Comment	20230404_Blank_11_POS_EAD14	20230404_C12_10_POS_EAD14	20230404_C13_9_POS_EAD14_1	20230404_C13_9_POS_EAD14_2	20230404_C13_9_POS_EAD14_3	20230404_C13x1_1_POS_EAD14_1	20230404_C13x1_1_POS_EAD14_2	20230404_C13x1_1_POS_EAD14_3	20230404_C13x10_4_POS_EAD14_1	20230404_C13x10_4_POS_EAD14_2	20230404_C13x10_4_POS_EAD14_3	20230404_C13x100_7_POS_EAD14_1	20230404_C13x100_7_POS_EAD14_2	20230404_C13x100_7_POS_EAD14_3	20230404_C13x2_2_POS_EAD14_1	20230404_C13x2_2_POS_EAD14_2	20230404_C13x2_2_POS_EAD14_3	20230404_C13x20_5_POS_EAD14_1	20230404_C13x20_5_POS_EAD14_2	20230404_C13x20_5_POS_EAD14_3	20230404_C13x200_8_POS_EAD14_1	20230404_C13x200_8_POS_EAD14_2	20230404_C13x200_8_POS_EAD14_3	20230404_C13x5_3_POS_EAD14_1	20230404_C13x5_3_POS_EAD14_2	20230404_C13x5_3_POS_EAD14_3	20230404_C13x50_6_POS_EAD14_1	20230404_C13x50_6_POS_EAD14_2	20230404_C13x50_6_POS_EAD14_3
259.3125137515	150	acylchain	[sph+H]+ -CH4O2	0	0	0	0	0	2879	2918	2734	847	675	567	22	22	10	1572	2071	2631	130	275	264	0	0	0	670	811	867	132	87	62
271.3125137515	500	acylchain	[sph+H]+ -2H2O	0	0	0	0	0	6407	8237	5647	2416	2475	2279	131	121	220	5931	5653	4677	1092	984	972	0	0	0	4460	3693	2473	446	184	353
289.3230784352	200	acylchain	[sph+H]+ -H2O	0	0	0	0	0	4021	4242	3369	900	1162	969	98	95	74	2239	3155	2808	182	341	247	0	0	0	1524	2375	2073	170	89	192
315.30234297591	15	doublebond	22:1(13) C1-H	0	0	0	0	0	45	11	78	0	0	11	0	0	0	0	80	11	0	12	0	0	0	0	11	13	0	0	0	0
316.31016800798	30	doublebond	22:1(13) C1	0	0	0	0	0	31	16	0	11	11	0	0	0	0	0	11	0	0	0	0	0	0	0	0	48	0	0	0	0
317.31799304005	1.5	doublebond	22:1(13) C1+H	0	0	0	0	0	8	0	11	37	0	0	0	0	0	0	125	0	0	0	0	0	0	0	100	26	11	0	0	0
329.31799304005	15	doublebond	22:1(13) C2-H	0	0	0	0	0	86	67	12	0	0	0	0	0	0	55	24	11	0	0	0	0	0	0	13	0	7	0	0	0
330.32581807212	45	doublebond	22:1(13) C2	0	0	0	0	0	156	120	132	70	50	80	0	0	11	129	162	75	11	11	0	0	0	0	48	97	74	0	0	0
331.33364310419	60	doublebond	22:1(13) C2+H	0	0	0	0	0	71	32	49	90	11	12	0	0	0	123	11	23	11	0	0	0	0	0	0	73	34	0	0	0
338.34174147025	200	acylchain	[FAA+H]+	0	0	0	0	0	748	673	700	170	234	210	0	0	11	501	661	386	99	136	56	0	0	0	356	349	250	11	15	43
343.33364310419	60	doublebond	22:1(13) C3-H	0	0	0	0	0	597	305	674	181	164	74	0	0	11	286	390	413	29	13	34	0	0	0	149	202	142	11	0	11
344.34146813626	22.5	doublebond	22:1(13) C3	0	0	0	0	0	19	16	18	11	0	0	0	0	0	11	0	11	0	0	0	0	0	0	34	46	26	0	0	0
345.34929316833	15	doublebond	22:1(13) C3+H	0	0	0	0	0	84	103	73	13	14	0	0	0	0	20	48	29	0	0	11	0	0	0	11	54	0	0	0	0
357.34929316833	15	doublebond	22:1(13) C4-H	0	0	0	0	0	100	37	87	22	21	0	0	0	0	64	28	45	0	0	60	0	0	0	20	11	11	0	0	0
358.3571182004	30	doublebond	22:1(13) C4	0	0	0	0	0	12	11	72	0	0	0	0	0	0	11	8	0	0	0	0	0	0	0	0	0	0	0	0	0
359.36494323247	1.5	doublebond	22:1(13) C4+H	0	0	0	0	0	24	0	51	0	0	0	0	0	0	0	0	0	0	0	0	0	0	0	0	0	0	0	0	0
363.34956650232	200	acylchain	[FAA+C2H+H]+	0	0	0	0	0	1655	1252	1492	569	466	347	9	12	11	1275	741	664	113	147	113	0	0	0	403	578	1040	36	58	27
371.36494323247	15	doublebond	22:1(13) C5-H	0	0	0	0	0	9	52	25	23	0	21	0	0	0	39	11	11	0	0	0	0	0	0	11	0	48	0	0	0
372.37276826454	30	doublebond	22:1(13) C5	0	0	0	0	0	28	11	15	0	7	0	0	0	0	11	11	0	0	0	0	0	0	0	11	17	11	0	0	0
373.38059329661	1.5	doublebond	22:1(13) C5+H	0	0	0	0	0	0	22	0	0	0	0	0	0	0	0	11	0	0	0	0	0	0	0	0	0	0	0	0	0
380.35230615395	150	acylchain	[FAA+C2H2O+H]+	0	0	0	0	0	2952	1657	1287	485	563	694	62	12	13	1553	952	1328	105	122	91	0	0	0	673	1060	682	36	85	52
385.38059329661	15	doublebond	22:1(13) C6-H	0	0	0	0	0	81	25	74	16	21	16	0	0	0	65	39	29	6	0	0	0	0	0	61	11	20	0	0	0
386.38841832868	30	doublebond	22:1(13) C6	0	0	0	0	0	95	11	0	0	0	0	0	0	0	53	10	11	0	0	0	0	0	0	0	30	19	0	0	0
387.39624336075	1.5	doublebond	22:1(13) C6+H	0	0	0	0	0	99	13	38	0	0	0	0	0	0	0	21	11	0	0	0	0	0	0	0	0	0	0	0	0
392.35230613924	50	doublebond	18:1(4)(1OH,3OH) C3-H	0	0	0	0	0	11	11	35	18	0	0	0	0	0	0	13	5	0	0	0	0	0	0	17	11	11	0	0	0
393.36013117131	100	doublebond	18:1(4)(1OH,3OH) C3	0	0	0	0	0	11	11	32	6	0	0	0	0	0	0	0	8	0	0	0	0	0	0	0	11	0	0	0	0
394.36795620338	20	doublebond	18:1(4)(1OH,3OH) C3+H	0	0	0	0	0	20	39	21	0	9	0	0	0	0	0	0	11	0	0	0	0	0	0	11	0	11	0	0	0
399.39624336075	15	doublebond	22:1(13) C7-H	0	0	0	0	0	118	87	154	15	16	13	0	0	0	25	118	61	0	22	26	0	0	0	82	40	63	0	0	0
400.40406839282	30	doublebond	22:1(13) C7	0	0	0	0	0	20	0	0	0	11	0	0	0	0	0	11	25	0	0	0	0	0	0	0	0	9	0	0	0
401.41189342489	1.5	doublebond	22:1(13) C7+H	0	0	0	0	0	0	49	11	0	0	0	0	0	0	0	11	11	0	0	0	0	0	0	0	11	0	0	0	0
405.36013117131	50	doublebond	18:1(4)(1OH,3OH) C4-H	0	0	0	0	0	17	11	16	0	0	12	0	0	0	16	0	5	0	0	0	0	0	0	44	4	0	0	0	0
406.36795620338	100	doublebond	18:1(4)(1OH,3OH) C4	0	0	0	0	0	48	24	10	0	0	0	0	0	0	26	11	11	0	0	0	0	0	0	11	11	16	0	0	0
407.37578123545	20	doublebond	18:1(4)(1OH,3OH) C4+H	0	0	0	0	0	11	12	11	0	0	0	0	0	0	0	11	11	0	0	0	0	0	0	11	0	35	0	0	0
413.41189342489	15	doublebond	22:1(13) C8-H	0	0	0	0	0	61	56	33	11	0	0	0	0	0	31	5	8	0	0	0	0	0	0	13	0	11	0	0	0
414.41971845696	30	doublebond	22:1(13) C8	0	0	0	0	0	15	0	0	0	0	0	0	0	0	0	34	0	0	0	0	0	0	0	0	0	0	0	0	0
415.42754348903	1.5	doublebond	22:1(13) C8+H	0	0	0	0	0	0	0	0	0	0	0	0	0	0	0	0	0	0	0	0	0	0	0	0	0	0	0	0	0
418.36795620338	50	doublebond	18:1(4)(1OH,3OH) C5-H	0	0	0	0	0	77	92	33	11	49	36	0	0	0	18	63	79	0	0	0	0	0	0	11	18	92	0	0	0
419.37578123545	100	doublebond	18:1(4)(1OH,3OH) C5	0	0	0	0	0	11	12	178	0	17	0	0	0	0	82	0	25	0	0	0	0	0	0	8	0	11	0	0	0
420.38360626752	20	doublebond	18:1(4)(1OH,3OH) C5+H	0	0	0	0	0	17	18	36	11	0	0	0	0	0	11	11	11	0	0	0	0	0	0	11	11	27	0	0	0
427.42754348903	15	doublebond	22:1(13) C9-H	0	0	0	0	0	36	16	39	11	11	0	0	0	0	59	65	89	0	0	0	0	0	0	18	44	17	0	0	0
428.4353685211	30	doublebond	22:1(13) C9	0	0	0	0	0	47	0	0	11	0	0	0	0	0	11	0	0	0	0	0	0	0	0	0	0	11	0	0	0
429.44319355317	1.5	doublebond	22:1(13) C9+H	0	0	0	0	0	0	0	13	0	0	0	0	0	0	8	11	11	0	0	0	0	0	0	0	0	11	0	0	0
432.38360626752	50	doublebond	18:1(4)(1OH,3OH) C6-H	0	0	0	0	0	63	124	59	16	11	11	0	0	0	32	98	32	0	0	0	0	0	0	0	23	43	0	0	0
433.39143129959	100	doublebond	18:1(4)(1OH,3OH) C6	0	0	0	0	0	316	451	202	44	40	54	11	0	0	157	104	270	11	28	0	0	0	0	101	101	118	11	0	0
434.39925633166	20	doublebond	18:1(4)(1OH,3OH) C6+H	0	0	0	0	0	75	37	37	25	0	11	0	0	0	56	118	13	0	0	0	0	0	0	39	38	0	0	0	0
441.44319355317	15	doublebond	22:1(13) C10-H	0	0	0	0	0	56	107	98	11	11	11	0	0	0	76	123	25	0	0	0	0	0	0	28	24	15	0	0	0
442.45101858524	30	doublebond	22:1(13) C10	0	0	0	0	0	97	44	34	0	0	0	0	0	0	11	0	48	0	0	0	0	0	0	0	11	0	0	0	0
443.45884361731	1.5	doublebond	22:1(13) C10+H	0	0	0	0	0	0	0	11	0	0	0	0	0	0	0	0	0	0	0	0	0	0	0	0	0	0	0	0	0
446.39925633166	50	doublebond	18:1(4)(1OH,3OH) C7-H	0	0	0	0	0	44	12	19	26	0	0	0	0	0	11	11	17	0	17	0	0	0	0	10	0	47	0	0	0
447.40708136373	100	doublebond	18:1(4)(1OH,3OH) C7	0	0	0	0	0	14	32	11	0	0	0	0	0	0	0	16	14	0	0	0	0	0	0	0	14	11	0	0	0
448.4149063958	20	doublebond	18:1(4)(1OH,3OH) C7+H	0	0	0	0	0	17	146	0	0	0	0	0	0	0	0	0	11	0	0	0	0	0	0	0	0	11	0	0	0
455.45884361731	120	doublebond, doublebond_high	22:1(13) C11-H	0	0	0	0	0	366	291	157	60	132	209	0	0	0	74	157	225	44	58	21	0	0	0	92	141	130	0	10	0
456.46666864938	60	doublebond	22:1(13) C11	0	0	0	0	0	19	26	59	0	0	0	0	0	0	23	35	29	0	0	0	0	0	0	11	4	25	0	0	0
457.47449368145	1.5	doublebond	22:1(13) C11+H	0	0	0	0	0	0	0	0	0	0	0	0	0	0	11	0	0	0	0	0	0	0	0	11	0	0	0	0	0
460.4149063958	50	doublebond	18:1(4)(1OH,3OH) C8-H	0	0	0	0	0	33	13	21	0	0	29	0	0	0	12	11	13	0	0	0	0	0	0	0	39	0	0	0	0
461.42273142787	100	doublebond	18:1(4)(1OH,3OH) C8	0	0	0	0	0	11	26	24	0	16	11	0	0	0	11	0	11	0	0	0	0	0	0	25	11	0	0	0	0
462.43055645994	20	doublebond	18:1(4)(1OH,3OH) C8+H	0	0	0	0	0	11	0	0	30	0	0	0	0	0	0	0	36	0	0	0	0	0	0	0	58	0	0	0	0
469.47449368145	15	doublebond	22:1(13) C12-H	0	0	0	0	0	86	91	89	11	11	31	0	0	0	203	110	44	10	0	0	0	0	0	36	29	23	0	0	0
470.48231871352	30	doublebond	22:1(13) C12	0	0	0	0	0	48	44	241	43	21	11	0	0	0	21	40	92	0	0	0	0	0	0	0	0	45	0	0	0
471.49014374559	1.5	doublebond	22:1(13) C12+H	0	0	0	0	0	11	0	84	0	0	0	0	0	0	11	11	70	0	0	0	0	0	0	0	55	0	0	0	0
474.43055645994	50	doublebond	18:1(4)(1OH,3OH) C9-H	0	0	0	0	0	19	38	40	13	7	0	0	0	0	47	30	0	0	0	0	0	0	0	0	17	14	0	0	0
475.43838149201	100	doublebond	18:1(4)(1OH,3OH) C9	0	0	0	0	0	38	11	58	11	11	0	0	0	0	30	42	60	0	0	0	0	0	0	11	26	83	0	0	0
476.44620652408	20	doublebond	18:1(4)(1OH,3OH) C9+H	0	0	0	0	0	0	45	0	0	0	0	0	0	0	11	0	11	0	0	0	0	0	0	15	11	11	0	0	0
482.48231871352	7.5	doublebond	22:1(13) C13-H	0	0	0	0	0	106	31	19	11	0	0	0	0	0	11	11	11	6	0	0	0	0	0	0	0	0	0	0	0
483.49014374559	15	doublebond, doublebond_low	22:1(13) C13	0	0	0	0	0	140	104	95	11	43	78	0	0	0	142	99	34	5	0	0	0	0	0	24	28	57	0	0	0
484.49796877766	1.5	doublebond	22:1(13) C13+H	0	0	0	0	0	48	35	13	23	0	11	0	0	0	46	43	18	0	0	0	0	0	0	15	66	14	0	0	0
488.44620652408	50	doublebond	18:1(4)(1OH,3OH) C10-H	0	0	0	0	0	11	0	54	0	11	0	0	0	0	18	23	20	0	0	0	0	0	0	12	11	48	0	0	0
489.45403155615	100	doublebond	18:1(4)(1OH,3OH) C10	0	0	0	0	0	34	79	11	20	0	0	0	0	0	30	4	23	0	0	0	0	0	0	11	20	19	0	0	0
490.46185658822	20	doublebond	18:1(4)(1OH,3OH) C10+H	0	0	0	0	0	44	50	22	0	0	12	0	0	0	11	0	11	0	0	0	0	0	0	0	0	0	0	0	0
495.49014374559	15	doublebond	22:1(13) C14-H	0	0	0	0	0	83	103	149	54	11	41	0	0	0	60	43	76	11	0	11	0	0	0	27	14	39	0	0	0
496.49796877766	30	doublebond	22:1(13) C14	0	0	0	0	0	42	63	53	0	0	11	0	0	0	34	59	11	0	0	0	0	0	0	11	42	95	0	0	0
497.50579380973	1.5	doublebond	22:1(13) C14+H	0	0	0	0	0	138	147	108	33	11	18	0	0	0	110	148	53	0	23	0	0	0	0	58	20	46	0	0	0
502.46185658822	50	doublebond	18:1(4)(1OH,3OH) C11-H	0	0	0	0	0	29	68	30	0	13	11	0	0	0	43	27	0	0	0	0	0	0	0	11	0	11	0	0	0
503.46968162029	100	doublebond	18:1(4)(1OH,3OH) C11	0	0	0	0	0	77	37	33	11	19	0	0	0	0	11	26	0	0	0	11	0	0	0	11	0	11	0	0	0
504.47750665236	20	doublebond	18:1(4)(1OH,3OH) C11+H	0	0	0	0	0	11	0	38	7	0	0	0	0	0	11	17	0	0	0	0	0	0	0	0	0	0	0	0	0
509.50579380973	60	doublebond	22:1(13) C15-H	0	0	0	0	0	75	43	89	35	26	37	0	0	0	29	60	70	11	0	0	0	0	0	41	11	17	0	0	0
510.5136188418	120	doublebond, doublebond_high	22:1(13) C15	0	0	0	0	0	167	185	112	57	61	16	0	0	0	86	44	136	10	6	0	0	0	0	101	90	109	0	0	0
511.52144387387	1.5	doublebond	22:1(13) C15+H	0	0	0	0	0	151	139	133	18	26	15	0	0	0	76	46	107	58	15	0	0	0	0	66	30	30	0	0	0
516.47750665236	50	doublebond	18:1(4)(1OH,3OH) C12-H	0	0	0	0	0	75	11	0	11	11	11	0	0	0	30	63	11	0	0	0	0	0	0	11	0	37	0	0	0
517.48533168443	100	doublebond	18:1(4)(1OH,3OH) C12	0	0	0	0	0	32	11	45	0	8	11	0	0	0	0	13	11	0	0	0	0	0	0	11	0	0	0	0	0
518.4931567165	20	doublebond	18:1(4)(1OH,3OH) C12+H	0	0	0	0	0	0	70	0	0	0	0	0	0	0	0	0	11	11	0	0	0	0	0	0	0	0	0	0	0
523.52144387387	15	doublebond	22:1(13) C16-H	0	0	0	0	0	56	241	77	21	24	11	0	0	0	36	52	31	0	9	0	0	0	0	24	22	48	0	0	0
524.52926890594	30	doublebond	22:1(13) C16	0	0	0	0	0	47	41	14	11	14	24	0	0	0	11	32	23	0	0	0	0	0	0	11	11	32	0	0	0
525.53709393801	1.5	doublebond	22:1(13) C16+H	0	0	0	0	0	136	80	168	25	22	56	0	0	0	95	124	46	0	10	0	0	0	0	29	76	31	0	0	0
530.4931567165	50	doublebond	18:1(4)(1OH,3OH) C13-H	0	0	0	0	0	31	20	37	0	0	0	0	0	0	11	16	11	0	0	0	0	0	0	39	0	0	0	0	0
531.50098174857	100	doublebond	18:1(4)(1OH,3OH) C13	0	0	0	0	0	50	41	28	11	11	0	0	0	0	61	11	79	0	0	0	0	0	0	61	12	9	0	0	0
532.50880678064	20	doublebond	18:1(4)(1OH,3OH) C13+H	0	0	0	0	0	27	0	34	10	0	0	0	0	0	11	0	0	0	0	0	0	0	0	0	0	0	0	0	0
537.53709393801	15	doublebond	22:1(13) C17-H	0	0	0	0	0	50	40	82	0	11	13	0	0	0	58	22	35	0	0	0	0	0	0	20	45	34	0	0	0
538.54491897008	30	doublebond	22:1(13) C17	0	0	0	0	0	39	83	118	47	11	0	0	0	0	32	34	57	0	0	0	0	0	0	12	10	0	0	0	0
539.55274400215	1.5	doublebond	22:1(13) C17+H	0	0	0	0	0	54	42	76	11	0	11	0	0	0	11	50	75	0	0	0	0	0	0	11	7	15	0	0	0
544.50880678064	50	doublebond	18:1(4)(1OH,3OH) C14-H	0	0	0	0	0	70	32	50	0	10	0	0	0	0	13	16	0	0	0	0	0	0	0	11	14	40	0	0	0
545.51663181271	100	doublebond	18:1(4)(1OH,3OH) C14	0	0	0	0	0	33	98	11	0	9	0	0	0	0	33	69	11	0	0	0	0	0	0	15	21	11	0	0	0
546.52445684478	20	doublebond	18:1(4)(1OH,3OH) C14+H	0	0	0	0	0	0	21	0	0	0	0	0	0	0	0	11	0	0	0	0	0	0	0	7	0	0	0	0	0
551.55274400215	15	doublebond	22:1(13) C18-H	0	0	0	0	0	72	135	11	11	0	51	0	0	0	17	13	78	0	11	0	0	0	0	0	0	0	0	0	0
552.56056903422	30	doublebond	22:1(13) C18	0	0	0	0	0	51	0	0	11	0	0	0	0	0	0	22	0	0	0	0	0	0	0	11	13	11	0	0	0
553.56839406629	1.5	doublebond	22:1(13) C18+H	0	0	0	0	0	105	50	35	0	0	0	0	0	0	66	11	11	0	0	0	0	0	0	0	23	11	0	0	0
558.52445684478	50	doublebond	18:1(4)(1OH,3OH) C15-H	0	0	0	0	0	29	30	43	0	0	11	0	0	0	22	0	29	0	0	0	0	0	0	9	0	0	0	0	0
559.53228187685	100	doublebond	18:1(4)(1OH,3OH) C15	0	0	0	0	0	11	21	69	10	11	0	0	0	0	14	53	6	0	0	0	0	0	0	9	0	0	0	0	0
560.54010690892	20	doublebond	18:1(4)(1OH,3OH) C15+H	0	0	0	0	0	0	29	0	0	0	11	0	0	0	0	19	0	0	0	0	0	0	0	11	0	6	0	0	0
565.56839406629	15	doublebond	22:1(13) C19-H	0	0	0	0	0	49	73	100	0	10	0	0	0	0	24	108	90	0	11	0	0	0	0	11	22	11	0	0	0
566.57621909836	30	doublebond	22:1(13) C19	0	0	0	0	0	17	11	31	19	14	7	0	0	0	11	0	43	0	0	0	0	0	0	0	11	0	0	0	0
567.58404413043	1.5	doublebond	22:1(13) C19+H	0	0	0	0	0	0	18	0	0	0	0	0	0	0	0	0	0	0	0	0	0	0	0	0	0	0	0	0	0
572.54010690892	50	doublebond	18:1(4)(1OH,3OH) C16-H	0	0	0	0	0	0	11	0	0	0	0	0	0	0	12	0	0	0	0	0	0	0	0	12	11	0	0	0	0
573.54793194099	100	doublebond	18:1(4)(1OH,3OH) C16	0	0	0	0	0	54	0	34	0	0	11	0	0	0	11	22	0	0	0	0	0	0	0	0	5	0	0	0	0
574.55575697306	20	doublebond	18:1(4)(1OH,3OH) C16+H	0	0	0	0	0	11	34	232	25	10	0	0	0	0	89	0	17	0	0	0	0	0	0	11	45	0	0	0	0
577.60477958972	100	metaboliteclass	[M+H]+ -CH6O2	0	0	0	0	0	899	562	739	294	203	193	6	0	0	965	725	909	26	97	30	0	0	0	314	300	262	50	0	0
579.58404413043	15	doublebond	22:1(13) C20-H	0	0	0	0	0	0	0	0	0	0	0	0	0	0	0	0	0	70	0	0	0	0	0	0	0	0	0	0	0
580.5918691625	30	doublebond	22:1(13) C20	0	0	0	0	0	46	68	82	0	17	0	0	0	0	23	43	33	11	0	0	0	0	0	22	37	0	0	0	0
581.59969419457	1.5	doublebond	22:1(13) C20+H	0	0	0	0	0	0	0	11	0	0	0	0	0	0	11	0	97	0	0	0	0	0	0	0	11	0	0	0	0
588.56831046492	50	doublebond	18:1(4)(1OH,3OH) C17-H	0	0	0	0	0	0	137	0	0	0	11	0	0	0	47	34	0	11	9	0	0	0	0	0	0	0	0	0	0
589.57613549699	100	doublebond	18:1(4)(1OH,3OH) C17	0	0	0	0	0	0	0	0	0	0	157	0	0	0	0	0	0	0	52	0	0	0	0	0	0	0	0	12	0
590.58396052906	20	doublebond	18:1(4)(1OH,3OH) C17+H	0	0	0	0	0	0	0	0	0	103	158	0	0	0	0	11	107	62	46	0	0	0	0	0	0	266	0	0	0
591.62042963915	100	metaboliteclass	Precursor-2H2O	0	0	0	0	0	1428	735	939	476	244	152	0	11	11	620	735	620	93	146	61	0	0	0	358	494	239	13	28	28
593.59969419457	15	doublebond	22:1(13) C21-H	0	0	0	0	0	11	106	56	0	0	0	0	0	0	45	19	23	0	0	0	0	0	0	11	60	13	0	0	0
594.60751922664	30	doublebond	22:1(13) C21	0	0	0	0	0	13	10	11	0	0	16	0	0	0	10	11	0	0	0	0	0	0	0	0	11	0	0	0	0
595.61534425871	1.5	doublebond	22:1(13) C21+H	0	0	0	0	0	25	17	11	34	23	39	0	0	0	114	64	48	0	0	0	0	0	0	127	0	0	0	0	0
609.63099432285	200	metaboliteclass	Precursor-H2O	0	0	0	0	0	5982	3481	4378	1276	1679	1353	119	45	74	3133	3926	4172	497	617	712	0	0	0	2562	2760	2066	218	128	129
627.64155900655	999	precursor	Precursor	0	0	0	0	0	15884	10731	16328	0	0	0	0	0	0	10425	13407	10381	0	0	0	0	0	0	0	0	0	0	0	0
