## Supplementary material for "MS-DIAL 5 multimodal mass spectrometry data mining unveils lipidome complexities": Source data: AlignmentID001054.txt

m/z	Reference intensity	Spectrum	Comment	20230404_Blank_11_POS_EAD14	20230404_C12_10_POS_EAD14	20230404_C13_9_POS_EAD14_1	20230404_C13_9_POS_EAD14_2	20230404_C13_9_POS_EAD14_3	20230404_C13x1_1_POS_EAD14_1	20230404_C13x1_1_POS_EAD14_2	20230404_C13x1_1_POS_EAD14_3	20230404_C13x10_4_POS_EAD14_1	20230404_C13x10_4_POS_EAD14_2	20230404_C13x10_4_POS_EAD14_3	20230404_C13x100_7_POS_EAD14_1	20230404_C13x100_7_POS_EAD14_2	20230404_C13x100_7_POS_EAD14_3	20230404_C13x2_2_POS_EAD14_1	20230404_C13x2_2_POS_EAD14_2	20230404_C13x2_2_POS_EAD14_3	20230404_C13x20_5_POS_EAD14_1	20230404_C13x20_5_POS_EAD14_2	20230404_C13x20_5_POS_EAD14_3	20230404_C13x200_8_POS_EAD14_1	20230404_C13x200_8_POS_EAD14_2	20230404_C13x200_8_POS_EAD14_3	20230404_C13x5_3_POS_EAD14_1	20230404_C13x5_3_POS_EAD14_2	20230404_C13x5_3_POS_EAD14_3	20230404_C13x50_6_POS_EAD14_1	20230404_C13x50_6_POS_EAD14_2	20230404_C13x50_6_POS_EAD14_3
253.25259211268	100	acylchain	17:0 acyl	0	0	0	25	20	2706	2034	1299	538	415	648	30	61	25	2615	1736	1757	283	172	249	61	10	25	1649	1323	1098	130	89	231
265.25259211268	100	acylchain	18:1(9) acyl	0	0	0	14	15	2521	1333	1823	516	890	524	71	70	64	2841	2245	1642	234	142	197	14	64	88	994	1322	784	115	99	147
316.29255171787	100	snposition	-CD2(Sn1)	0	0	0	14	25	2365	1871	2372	536	793	834	42	169	158	3401	1737	1775	210	281	365	11	16	39	1229	935	979	107	69	191
332.32075527387	200	acylchain	-18:1(9)-O	0	0	0	169	119	7470	6836	6233	3263	3685	5003	566	658	441	7406	8128	5740	2167	2109	2228	168	388	208	4559	4828	4188	1640	1086	1431
344.32075527387	200	acylchain	-17:0-O	0	0	0	62	116	5007	6629	7350	3719	2354	2661	204	248	497	5850	7225	5554	997	1190	2314	168	224	140	3831	3467	4255	1249	631	528
350.33131995757	50	acylchain	-18:1(9)	0	0	0	12	32	946	1492	852	271	498	360	72	12	12	962	781	1286	108	114	106	15	12	14	599	506	845	71	54	160
358.29947124939	12.5	doublebond	18:1(9) C1-H	0	0	0	10	0	125	60	100	13	142	34	0	0	0	79	107	100	11	28	17	0	0	0	89	116	56	0	0	0
359.30729628146	25	doublebond	18:1(9) C1	0	0	0	0	0	333	136	114	247	58	98	0	35	44	138	337	83	13	72	15	0	0	0	98	89	111	57	11	11
360.31512131353	1.25	doublebond	18:1(9) C1+H	0	0	0	0	0	0	64	140	19	21	11	0	0	0	74	90	156	11	13	0	0	0	0	119	61	14	0	11	11
362.33131995757	50	acylchain	-17:0	0	0	0	0	0	324	212	268	49	143	69	0	11	0	288	278	192	12	11	13	0	10	0	160	115	195	27	17	23
370.29947124939	12.5	doublebond	17:0 C1-H	0	0	0	0	0	55	63	89	35	33	22	0	0	0	88	42	35	7	5	0	0	0	0	117	27	9	0	11	0
371.30729628146	25	doublebond	17:0 C1	0	0	0	0	0	53	11	17	6	0	10	0	0	0	54	9	28	7	11	0	0	0	0	21	0	21	0	0	0
372.31512131353	13.75	doublebond	18:1(9) C2-H, 17:0 C1+H	0	0	0	0	0	119	49	89	85	48	9	0	0	0	81	58	49	66	40	16	0	0	0	45	68	34	11	11	0
373.3229463456	37.5	doublebond	18:1(9) C2	0	0	0	0	0	247	304	257	139	60	110	0	0	10	218	162	257	18	11	17	0	0	0	109	122	108	107	11	11
374.33077137767	50	doublebond	18:1(9) C2+H	0	0	0	0	0	56	31	34	14	99	24	0	0	0	22	22	107	11	48	7	0	0	0	31	11	34	11	11	0
384.31512131353	12.5	doublebond	17:0 C2-H	0	0	0	0	0	90	332	90	38	43	15	0	0	0	76	77	116	20	85	12	0	0	0	68	152	37	0	11	10
385.3229463456	37.5	doublebond	17:0 C2	0	0	0	0	0	214	187	155	167	47	40	0	0	9	95	264	293	44	16	15	0	0	0	121	123	85	66	11	104
386.33077137767	100	doublebond	18:1(9) C3-H, 17:0 C2+H	0	0	0	0	11	614	530	314	143	246	165	0	0	0	492	347	570	100	66	39	8	11	0	257	261	267	181	22	12
387.33859640974	18.75	doublebond	18:1(9) C3	0	0	0	0	0	70	35	54	12	9	13	0	0	0	101	36	33	13	0	0	0	0	0	29	53	39	11	0	0
388.34642144181	12.5	doublebond	18:1(9) C3+H	0	0	0	0	0	10	11	0	0	0	0	0	0	0	0	0	0	0	0	0	0	0	0	0	0	0	0	0	0
398.33077137767	50	doublebond	17:0 C3-H	0	0	0	0	0	246	338	190	96	93	66	0	7	0	258	156	317	50	39	23	0	0	0	317	115	164	11	0	42
399.33859640974	18.75	doublebond	17:0 C3	0	0	0	0	0	42	136	30	18	13	0	0	0	0	63	11	192	11	0	9	0	0	0	11	0	11	0	0	0
400.34642144181	25	doublebond	18:1(9) C4-H, 17:0 C3+H	0	0	0	0	0	196	139	115	26	11	31	0	0	0	131	64	155	47	0	53	0	0	0	99	73	59	11	13	11
401.35424647388	25	doublebond	18:1(9) C4	0	0	0	0	0	46	98	113	15	49	19	0	0	0	68	42	57	10	0	0	0	0	0	34	48	51	5	0	0
402.36207150595	1.25	doublebond	18:1(9) C4+H	0	0	0	0	0	16	63	0	0	32	0	0	0	0	19	0	0	0	0	0	0	0	0	0	0	0	0	0	0
412.34642144181	12.5	doublebond	17:0 C4-H	0	0	0	0	0	73	76	110	24	41	65	59	0	0	158	63	62	0	17	10	0	0	0	34	48	55	11	11	0
413.35424647388	25	doublebond	17:0 C4	0	0	0	0	0	31	27	36	0	19	11	0	0	0	16	16	27	0	0	19	0	0	0	26	46	11	0	0	0
414.36207150595	13.75	doublebond	18:1(9) C5-H, 17:0 C4+H	0	0	0	0	0	58	60	76	21	23	13	0	0	0	46	108	58	5	9	11	0	0	0	49	19	33	0	11	0
415.36989653802	25	doublebond	18:1(9) C5	0	0	0	0	0	84	62	80	29	24	24	0	0	0	106	34	99	0	0	24	0	0	0	71	127	11	0	0	0
416.37772157009	1.25	doublebond	18:1(9) C5+H	0	0	0	0	0	0	0	0	0	0	11	0	0	0	11	11	0	0	0	0	0	0	0	0	0	0	0	0	0
426.36207150595	12.5	doublebond	17:0 C5-H	0	0	0	0	0	144	165	196	19	54	16	0	0	5	119	112	71	15	11	10	0	22	0	58	93	93	15	0	7
427.36989653802	25	doublebond	17:0 C5	0	0	0	0	0	37	49	42	19	15	8	0	0	25	98	37	57	0	0	0	0	0	0	17	19	62	0	0	0
428.37772157009	13.75	doublebond	18:1(9) C6-H, 17:0 C5+H	0	0	0	0	0	403	109	127	11	13	0	0	0	13	185	131	140	0	11	0	0	0	0	60	69	29	14	0	0
429.38554660216	25	doublebond	18:1(9) C6	0	0	0	0	0	254	139	218	72	27	64	10	10	0	165	122	110	221	46	11	0	0	11	68	163	72	29	24	10
430.39337163423	1.25	doublebond	18:1(9) C6+H	0	0	0	0	0	0	0	0	0	0	0	0	0	0	11	0	0	0	0	0	0	0	0	0	0	0	0	0	0
440.37772157009	12.5	doublebond	17:0 C6-H	0	0	0	0	11	315	330	314	190	67	112	0	11	11	143	463	212	26	59	45	0	0	0	139	309	79	36	11	80
441.38554660216	25	doublebond	17:0 C6	0	0	0	0	0	137	74	54	44	98	11	0	0	0	81	41	78	75	0	7	9	0	0	40	21	54	11	0	22
442.39337163423	101.25	doublebond, doublebond_high	18:1(9) C7-H, 17:0 C6+H	0	0	0	0	11	259	483	253	106	97	100	29	16	10	369	408	331	36	16	51	0	47	0	219	170	210	29	11	40
443.4011966663	50	doublebond	18:1(9) C7	0	0	0	0	0	77	156	126	18	52	14	0	41	0	86	160	63	11	0	0	0	0	0	36	30	28	0	0	11
444.40902169837	1.25	doublebond	18:1(9) C7+H	0	0	0	0	0	0	11	0	11	0	0	0	0	0	11	47	0	0	0	0	0	0	0	0	0	0	0	0	0
454.39337163423	12.5	doublebond	17:0 C7-H	0	0	0	11	0	200	276	191	30	57	46	8	11	0	147	163	180	35	41	29	0	0	0	83	91	87	11	39	0
455.4011966663	25	doublebond	17:0 C7	0	0	0	0	0	47	58	84	8	11	46	0	0	0	84	20	86	0	0	0	0	0	0	11	38	10	11	0	0
456.40902169837	13.75	doublebond	18:1(9) C8-H, 17:0 C7+H	0	0	0	0	0	183	129	95	27	47	27	0	0	0	221	146	154	24	13	15	0	0	0	62	51	85	5	30	0
457.41684673044	25	doublebond	18:1(9) C8	0	0	0	0	0	109	109	78	20	31	64	11	0	0	52	79	107	4	0	27	0	0	0	38	39	24	20	10	0
458.42467176251	1.25	doublebond	18:1(9) C8+H	0	0	0	0	0	35	37	19	11	0	0	0	0	0	44	22	39	0	0	0	0	0	0	10	0	0	0	0	0
468.40902169837	12.5	doublebond	17:0 C8-H	0	0	0	0	0	56	52	98	11	35	19	0	0	0	42	91	78	38	0	9	0	0	26	11	67	129	0	0	0
469.41684673044	31.25	doublebond	18:1(9) C9-H, 17:0 C8	0	0	0	0	0	38	88	240	30	11	6	0	0	0	60	22	30	0	0	0	0	0	0	81	20	19	0	0	0
470.42467176251	13.75	doublebond, doublebond_low	18:1(9) C9, 17:0 C8+H	0	0	0	0	0	63	103	107	49	24	35	0	0	0	35	109	81	19	16	0	0	0	0	30	39	37	6	0	11
471.43249679458	1.25	doublebond	18:1(9) C9+H	0	0	0	0	0	66	153	338	14	46	16	0	10	0	65	61	55	12	11	0	0	0	0	11	29	34	0	15	0
482.42467176251	25	doublebond	18:1(9) C10-H, 17:0 C9-H	0	0	0	0	0	137	123	173	15	17	28	0	0	0	67	65	109	0	0	11	0	0	0	24	28	63	63	0	37
483.43249679458	50	doublebond	18:1(9) C10, 17:0 C9	0	0	0	0	0	106	83	57	87	11	96	0	0	0	25	40	43	11	6	13	0	0	0	26	85	44	0	0	11
484.44032182665	2.5	doublebond	18:1(9) C10+H, 17:0 C9+H	0	0	0	0	0	105	174	46	17	38	19	0	13	0	95	43	75	0	0	11	0	0	11	32	35	81	0	0	17
496.44032182665	62.5	doublebond	18:1(9) C11-H, 17:0 C10-H	0	0	0	0	0	180	261	219	24	61	66	5	0	0	145	126	86	28	18	131	10	42	0	89	49	78	17	12	19
497.44814685872	125	doublebond, doublebond_high	18:1(9) C11, 17:0 C10	0	0	0	0	0	220	167	167	42	131	31	0	16	22	146	133	73	16	11	23	0	0	0	88	58	60	11	12	10
498.45597189079	2.5	doublebond	18:1(9) C11+H, 17:0 C10+H	0	0	0	0	0	240	197	201	85	135	54	0	10	0	157	225	224	13	20	29	0	0	10	54	106	102	11	11	11
510.45597189079	25	doublebond	18:1(9) C12-H, 17:0 C11-H	0	0	0	0	0	336	117	107	84	37	47	0	0	0	73	128	173	0	0	30	0	0	0	83	57	53	0	0	11
511.46379692286	50	doublebond	18:1(9) C12, 17:0 C11	0	0	0	0	0	51	102	57	57	17	25	0	0	0	37	113	35	0	0	0	0	0	0	62	24	23	0	0	0
512.47162195493	2.5	doublebond	18:1(9) C12+H, 17:0 C11+H	0	0	0	0	0	187	117	118	43	35	6	0	0	0	143	86	46	8	0	39	0	0	0	29	130	129	0	0	12
524.47162195493	25	doublebond	18:1(9) C13-H, 17:0 C12-H	0	0	0	0	0	102	166	114	11	79	46	0	11	0	81	109	180	0	13	131	0	0	0	17	39	20	0	11	0
525.479446987	50	doublebond	18:1(9) C13, 17:0 C12	0	0	0	0	0	140	72	53	126	68	39	0	0	0	31	52	40	0	0	0	0	0	0	63	16	48	0	0	0
526.48727201907	2.5	doublebond	18:1(9) C13+H, 17:0 C12+H	0	0	0	0	0	25	71	43	11	13	11	0	0	0	12	43	50	15	0	0	0	0	0	11	0	15	0	0	0
538.48727201907	25	doublebond	18:1(9) C14-H, 17:0 C13-H	0	0	0	0	0	77	136	117	18	46	33	0	0	0	187	74	86	38	11	11	0	0	0	83	23	29	11	15	11
539.49509705114	50	doublebond	18:1(9) C14, 17:0 C13	0	0	0	0	0	39	99	43	21	10	18	0	0	0	59	41	64	11	0	11	0	0	0	34	19	48	0	0	0
540.50292208321	2.5	doublebond	18:1(9) C14+H, 17:0 C13+H	0	0	0	0	0	26	9	52	0	20	0	0	0	0	11	7	30	0	0	0	0	0	0	0	11	0	0	0	0
552.50292208321	25	doublebond	18:1(9) C15-H, 17:0 C14-H	0	0	0	0	0	325	461	330	246	0	64	0	11	11	170	239	322	42	94	17	0	0	0	112	124	204	14	15	13
553.51074711528	50	doublebond	18:1(9) C15, 17:0 C14	0	0	0	0	0	83	57	68	13	29	42	0	0	0	53	58	29	11	0	0	0	0	0	43	22	50	0	0	0
554.51857214735	2.5	doublebond	18:1(9) C15+H, 17:0 C14+H	0	0	0	0	0	11	22	11	0	11	0	0	0	0	0	0	11	0	0	0	0	0	0	11	0	0	0	0	0
566.51857214735	25	doublebond	18:1(9) C16-H, 17:0 C15-H	0	0	0	0	0	140	177	168	31	70	55	0	10	0	138	119	53	11	0	11	0	0	0	78	68	29	0	8	0
567.52639717942	50	doublebond	18:1(9) C16, 17:0 C15	0	0	0	0	0	22	63	73	26	26	43	0	27	0	92	61	56	0	11	0	0	0	0	11	11	27	0	0	0
568.53422221149	2.5	doublebond	18:1(9) C16+H, 17:0 C15+H	0	0	0	0	0	11	63	39	0	0	0	0	0	0	37	6	38	0	0	0	0	0	0	0	11	23	0	8	0
580.53422221149	25	doublebond	18:1(9) C17-H, 17:0 C16-H	0	0	0	0	0	85	67	99	59	5	0	0	0	0	38	62	47	11	34	0	0	0	0	0	23	40	0	10	6
581.54204724356	50	doublebond	18:1(9) C17, 17:0 C16	0	0	0	0	0	11	23	10	0	0	16	0	0	0	11	0	35	0	0	12	0	0	0	11	29	0	16	0	0
582.54987227563	2.5	doublebond	18:1(9) C17+H, 17:0 C16+H	0	0	0	0	0	48	0	0	45	0	0	0	0	0	19	11	11	0	0	0	0	0	0	0	0	14	0	0	0
596.56607091967	150	metaboliteclass	[M+H]+ -H2O	0	0	0	19	27	3465	4227	3661	1145	1276	1179	76	85	45	2745	3744	2596	362	578	340	38	46	57	2522	1741	2083	319	210	257
614.57663560337	150	metaboliteclass	[M+H]+	0	0	0	11	11	837	1183	885	467	419	395	13	17	13	874	1099	781	177	78	225	34	11	30	783	705	775	99	132	69
631.60318468659	999	precursor	Precursor	0	0	0	763	569	15731	10956	8717	9048	6763	5426	1372	2289	1602	10218	14916	14829	3893	4490	2918	689	1082	1497	9834	7566	9472	4760	3474	3822
