## Supplementary material for "MS-DIAL 5 multimodal mass spectrometry data mining unveils lipidome complexities": Source data: AlignmentID001074.txt

m/z	Reference intensity	Spectrum	Comment	20230404_Blank_11_POS_EAD14	20230404_C12_10_POS_EAD14	20230404_C13_9_POS_EAD14_1	20230404_C13_9_POS_EAD14_2	20230404_C13_9_POS_EAD14_3	20230404_C13x1_1_POS_EAD14_1	20230404_C13x1_1_POS_EAD14_2	20230404_C13x1_1_POS_EAD14_3	20230404_C13x10_4_POS_EAD14_1	20230404_C13x10_4_POS_EAD14_2	20230404_C13x10_4_POS_EAD14_3	20230404_C13x100_7_POS_EAD14_1	20230404_C13x100_7_POS_EAD14_2	20230404_C13x100_7_POS_EAD14_3	20230404_C13x2_2_POS_EAD14_1	20230404_C13x2_2_POS_EAD14_2	20230404_C13x2_2_POS_EAD14_3	20230404_C13x20_5_POS_EAD14_1	20230404_C13x20_5_POS_EAD14_2	20230404_C13x20_5_POS_EAD14_3	20230404_C13x200_8_POS_EAD14_1	20230404_C13x200_8_POS_EAD14_2	20230404_C13x200_8_POS_EAD14_3	20230404_C13x5_3_POS_EAD14_1	20230404_C13x5_3_POS_EAD14_2	20230404_C13x5_3_POS_EAD14_3	20230404_C13x50_6_POS_EAD14_1	20230404_C13x50_6_POS_EAD14_2	20230404_C13x50_6_POS_EAD14_3
265.25259211268	200	acylchain	18:1(9) acyl, 18:1(9) acyl	0	0	0	179	134	1259	1375	947	678	646	751	29	98	104	3444	4601	5202	259	195	345	0	87	69	3206	2891	3633	100	170	172
325.27372148008	100	snposition	-CH2(Sn1)	0	0	0	74	48	329	468	482	177	292	177	8	49	19	2030	1887	2949	133	142	176	0	13	45	913	764	1243	23	101	25
339.28937154422	400	acylchain	-18:1(9)-O, -18:1(9)-O	0	0	0	712	565	4656	7389	5935	2870	2249	2289	205	410	355	13627	11921	9007	1226	1275	1555	0	216	173	5404	7546	6970	350	497	497
357.29993622792	100	acylchain	-18:1(9), -18:1(9)	0	0	0	11	11	90	159	227	145	200	151	0	9	0	689	747	642	35	26	23	0	0	11	445	329	529	15	11	0
365.26808751974	25	doublebond	18:1(9) C1-H, 18:1(9) C1-H	0	0	0	0	0	34	46	37	0	6	0	0	0	0	136	145	124	10	0	9	0	22	0	64	168	83	6	0	60
366.27591255181	50	doublebond	18:1(9) C1, 18:1(9) C1	0	0	0	0	0	19	19	22	11	0	10	0	0	0	58	86	138	0	0	0	0	0	0	39	99	43	0	0	0
367.28373758388	2.5	doublebond	18:1(9) C1+H, 18:1(9) C1+H	0	0	0	0	0	40	24	44	23	15	15	0	11	0	135	88	125	14	11	0	0	0	0	142	101	54	0	0	0
379.28373758388	25	doublebond	18:1(9) C2-H, 18:1(9) C2-H	0	0	0	0	10	24	20	31	11	0	11	0	0	0	67	184	402	28	11	0	0	0	0	60	210	106	0	0	0
380.29156261595	75	doublebond	18:1(9) C2, 18:1(9) C2	0	0	0	0	0	52	73	56	35	28	59	0	0	0	256	348	468	0	86	11	0	0	0	175	129	156	0	0	119
381.29938764802	100	doublebond	18:1(9) C2+H, 18:1(9) C2+H	0	0	0	0	7	44	58	38	11	11	27	0	0	0	178	158	152	5	23	0	0	0	0	130	71	157	5	0	0
393.29938764802	100	doublebond	18:1(9) C3-H, 18:1(9) C3-H	0	0	0	36	8	196	135	191	59	88	97	9	22	11	732	1104	905	22	40	126	0	9	10	609	664	573	45	28	11
394.30721268009	37.5	doublebond	18:1(9) C3, 18:1(9) C3	0	0	0	0	0	35	40	14	21	11	0	0	0	0	99	213	549	0	0	0	0	0	0	67	84	42	0	0	0
395.31503771216	25	doublebond	18:1(9) C3+H, 18:1(9) C3+H	0	0	0	33	0	28	43	37	51	20	0	0	0	0	214	81	175	0	0	0	0	0	0	24	49	16	0	0	0
407.31503771216	25	doublebond	18:1(9) C4-H, 18:1(9) C4-H	0	0	0	0	0	47	73	61	11	22	11	0	0	0	103	244	259	0	13	11	0	0	0	103	97	73	0	0	0
408.32286274423	50	doublebond	18:1(9) C4, 18:1(9) C4	0	0	0	0	0	36	38	30	13	20	140	0	0	0	87	118	202	11	11	11	0	0	0	96	99	46	0	0	0
409.3306877763	2.5	doublebond	18:1(9) C4+H, 18:1(9) C4+H	0	0	0	0	0	23	11	11	0	0	0	0	0	0	164	20	122	0	0	0	0	0	0	37	83	62	0	0	0
421.3306877763	25	doublebond	18:1(9) C5-H, 18:1(9) C5-H	0	0	0	0	9	47	36	41	36	8	72	0	0	0	202	271	170	60	0	11	0	0	0	115	56	26	0	0	0
422.33851280837	50	doublebond	18:1(9) C5, 18:1(9) C5	0	0	0	0	0	28	63	30	11	10	10	0	0	0	105	347	150	0	0	0	0	0	0	78	97	78	0	0	0
423.34633784044	2.5	doublebond	18:1(9) C5+H, 18:1(9) C5+H	0	0	0	0	0	22	11	11	0	10	0	0	0	0	38	24	35	0	0	0	0	0	0	11	188	34	0	0	0
435.34633784044	25	doublebond	18:1(9) C6-H, 18:1(9) C6-H	0	0	0	11	0	39	43	54	9	42	14	0	0	0	289	211	251	6	0	0	0	0	0	144	97	187	0	0	0
436.35416287251	50	doublebond	18:1(9) C6, 18:1(9) C6	0	0	0	11	0	80	67	76	37	11	21	0	0	0	160	258	237	0	10	32	0	0	0	98	101	99	0	0	11
437.36198790458	2.5	doublebond	18:1(9) C6+H, 18:1(9) C6+H	0	0	0	0	0	19	11	19	0	47	0	0	0	0	50	117	27	0	0	0	0	0	0	11	11	29	0	0	0
449.36198790458	200	doublebond, doublebond_high	18:1(9) C7-H, 18:1(9) C7-H	0	0	0	17	38	199	155	129	111	125	38	0	0	46	543	1067	673	117	49	151	0	0	17	530	258	273	20	0	6
450.36981293665	100	doublebond	18:1(9) C7, 18:1(9) C7	0	0	0	0	0	70	47	33	18	21	14	0	0	0	200	215	196	0	11	0	0	0	0	95	230	69	0	11	0
451.37763796872	2.5	doublebond	18:1(9) C7+H, 18:1(9) C7+H	0	0	0	0	0	20	17	20	0	10	0	0	0	0	154	186	94	0	0	0	0	0	0	18	45	35	0	0	0
463.37763796872	25	doublebond	18:1(9) C8-H, 18:1(9) C8-H	0	0	0	0	0	76	34	42	11	50	11	0	11	11	89	339	101	0	0	11	0	0	0	88	188	133	0	0	0
464.38546300079	50	doublebond	18:1(9) C8, 18:1(9) C8	0	0	0	0	0	43	67	28	26	0	35	0	8	0	92	126	210	0	0	0	0	0	0	131	83	80	0	0	0
465.39328803286	2.5	doublebond	18:1(9) C8+H, 18:1(9) C8+H	0	0	0	0	0	20	24	11	11	0	0	0	0	0	83	81	90	0	0	0	0	0	0	31	31	47	0	0	0
476.38546300079	12.5	doublebond	18:1(9) C9-H, 18:1(9) C9-H	0	0	0	0	0	60	88	67	12	14	11	0	11	0	183	220	278	11	9	0	0	0	0	162	135	147	0	0	0
477.39328803286	25	doublebond, doublebond_low	18:1(9) C9, 18:1(9) C9	0	0	0	0	0	33	41	31	11	0	30	0	0	0	198	153	101	10	0	0	0	0	0	82	83	45	0	0	0
478.40111306493	2.5	doublebond	18:1(9) C9+H, 18:1(9) C9+H	0	0	0	0	0	38	42	23	28	0	0	0	0	0	189	197	248	9	0	0	0	0	0	69	92	108	0	0	0
489.39328803286	25	doublebond	18:1(9) C10-H, 18:1(9) C10-H	0	0	0	0	10	48	84	35	101	25	5	0	0	0	186	185	209	9	21	10	0	5	0	107	329	180	0	0	0
490.40111306493	50	doublebond	18:1(9) C10, 18:1(9) C10	0	0	0	0	11	173	96	54	35	10	39	11	0	0	173	228	249	30	11	20	0	17	0	168	120	191	0	0	0
491.408938097	2.5	doublebond	18:1(9) C10+H, 18:1(9) C10+H	0	0	0	0	0	41	68	44	14	0	13	0	0	0	60	122	208	0	0	0	0	0	0	167	108	80	0	0	0
503.408938097	100	doublebond	18:1(9) C11-H, 18:1(9) C11-H	0	0	0	0	11	139	62	50	11	48	19	0	0	0	294	269	167	11	11	0	0	0	0	139	101	121	0	0	0
504.41676312907	200	doublebond, doublebond_high	18:1(9) C11, 18:1(9) C11	0	0	0	17	21	96	169	70	18	97	40	0	0	0	489	472	341	91	73	13	0	0	0	227	281	124	11	11	0
505.42458816114	2.5	doublebond	18:1(9) C11+H, 18:1(9) C11+H	0	0	0	0	0	89	108	89	25	34	37	10	0	0	260	497	473	29	11	7	0	0	0	194	136	165	0	0	0
517.42458816114	25	doublebond	18:1(9) C12-H, 18:1(9) C12-H	0	0	0	0	0	66	47	27	0	11	10	0	0	0	99	210	178	0	0	18	0	0	0	54	69	70	0	0	0
518.43241319321	50	doublebond	18:1(9) C12, 18:1(9) C12	0	0	0	12	0	51	42	34	11	7	19	0	0	0	134	174	63	21	0	0	0	0	0	63	38	39	0	0	0
519.44023822528	2.5	doublebond	18:1(9) C12+H, 18:1(9) C12+H	0	0	0	0	0	23	21	57	3	0	20	0	0	0	65	174	146	11	0	27	0	0	0	52	16	0	0	0	0
531.44023822528	25	doublebond	18:1(9) C13-H, 18:1(9) C13-H	0	0	0	0	0	46	47	45	0	6	6	0	0	0	90	144	381	0	0	0	0	0	0	54	42	26	0	0	4
532.44806325735	50	doublebond	18:1(9) C13, 18:1(9) C13	0	0	0	0	11	48	32	22	13	11	16	0	0	0	96	95	88	0	0	0	0	0	0	50	45	38	10	0	0
533.45588828942	2.5	doublebond	18:1(9) C13+H, 18:1(9) C13+H	0	0	0	0	0	11	15	22	11	0	0	0	0	0	30	64	28	0	0	11	0	0	0	36	12	11	0	0	0
545.45588828942	25	doublebond	18:1(9) C14-H, 18:1(9) C14-H	0	0	0	0	11	67	35	24	68	0	11	0	0	0	84	207	100	8	0	0	0	0	0	99	76	181	0	0	0
546.46371332149	50	doublebond	18:1(9) C14, 18:1(9) C14	0	0	0	0	0	88	24	27	11	67	11	0	0	0	111	120	78	10	0	0	0	0	0	62	54	16	0	0	0
547.47153835356	2.5	doublebond	18:1(9) C14+H, 18:1(9) C14+H	0	0	0	0	0	12	0	0	0	0	0	0	0	0	38	64	67	0	0	11	0	0	0	23	15	47	0	11	0
559.47153835356	25	doublebond	18:1(9) C15-H, 18:1(9) C15-H	0	0	0	11	11	69	50	36	14	11	35	0	0	0	284	369	89	60	18	10	0	0	11	84	184	78	0	11	0
560.47936338563	50	doublebond	18:1(9) C15, 18:1(9) C15	0	0	0	0	11	44	38	42	8	0	11	0	10	0	158	195	118	0	0	0	0	0	0	114	160	100	0	0	0
561.4871884177	2.5	doublebond	18:1(9) C15+H, 18:1(9) C15+H	0	0	0	0	0	22	11	11	11	0	0	0	0	0	11	23	0	0	0	0	0	0	0	11	11	12	0	0	0
573.4871884177	25	doublebond	18:1(9) C16-H, 18:1(9) C16-H	0	0	0	0	0	42	35	44	82	0	10	0	0	0	289	199	134	0	11	0	0	0	0	144	0	134	0	0	0
574.49501344977	50	doublebond	18:1(9) C16, 18:1(9) C16	0	0	0	0	0	34	27	39	20	0	11	0	0	0	40	108	133	0	0	43	0	0	0	23	107	59	0	0	0
575.50283848184	2.5	doublebond	18:1(9) C16+H, 18:1(9) C16+H	0	0	0	0	0	13	18	11	0	0	0	0	0	0	87	59	44	0	0	0	0	0	0	51	23	10	0	0	0
587.50283848184	25	doublebond	18:1(9) C17-H, 18:1(9) C17-H	0	0	0	0	0	12	20	23	0	0	0	0	0	0	37	113	84	0	0	0	0	0	0	11	29	20	0	0	0
588.51066351391	50	doublebond	18:1(9) C17, 18:1(9) C17	0	0	0	0	0	12	17	11	0	0	0	0	0	0	6	23	38	0	0	0	0	0	0	0	11	9	0	0	0
589.51848854598	2.5	doublebond	18:1(9) C17+H, 18:1(9) C17+H	0	0	0	0	0	17	11	30	0	0	10	0	0	0	26	15	161	7	0	0	0	0	0	11	11	0	0	0	0
603.53468719002	150	metaboliteclass	[M+H]+ -H2O	0	0	0	192	190	3795	4604	3170	1101	823	869	70	97	46	7005	9646	10239	484	446	482	0	48	100	3204	4050	3859	112	119	231
620.56123627324	150	metaboliteclass	Precursor-H2O	0	0	0	0	114	1432	1479	931	290	402	183	36	11	46	3702	3621	3306	0	0	101	0	6	0	1124	1595	1609	14	55	0
621.54525187372	150	metaboliteclass	[M+H]+	0	0	0	39	18	806	1006	609	201	259	117	23	0	41	1170	1708	1308	73	61	36	0	8	11	652	810	785	36	0	0
638.57180095694	999	precursor	Precursor	0	0	0	1622	1469	24915	24318	21826	4538	5029	3753	670	789	993	10448	14741	14297	3269	3687	4201	0	811	816	10655	8924	8812	1137	934	1908
