## Supplementary material for "MS-DIAL 5 multimodal mass spectrometry data mining unveils lipidome complexities": Source data: AlignmentID001106.txt

m/z	Reference intensity	Spectrum	Comment	20230404_Blank_11_POS_EAD14	20230404_C12_10_POS_EAD14	20230404_C13_9_POS_EAD14_1	20230404_C13_9_POS_EAD14_2	20230404_C13_9_POS_EAD14_3	20230404_C13x1_1_POS_EAD14_1	20230404_C13x1_1_POS_EAD14_2	20230404_C13x1_1_POS_EAD14_3	20230404_C13x10_4_POS_EAD14_1	20230404_C13x10_4_POS_EAD14_2	20230404_C13x10_4_POS_EAD14_3	20230404_C13x100_7_POS_EAD14_1	20230404_C13x100_7_POS_EAD14_2	20230404_C13x100_7_POS_EAD14_3	20230404_C13x2_2_POS_EAD14_1	20230404_C13x2_2_POS_EAD14_2	20230404_C13x2_2_POS_EAD14_3	20230404_C13x20_5_POS_EAD14_1	20230404_C13x20_5_POS_EAD14_2	20230404_C13x20_5_POS_EAD14_3	20230404_C13x200_8_POS_EAD14_1	20230404_C13x200_8_POS_EAD14_2	20230404_C13x200_8_POS_EAD14_3	20230404_C13x5_3_POS_EAD14_1	20230404_C13x5_3_POS_EAD14_2	20230404_C13x5_3_POS_EAD14_3	20230404_C13x50_6_POS_EAD14_1	20230404_C13x50_6_POS_EAD14_2	20230404_C13x50_6_POS_EAD14_3
250.25292646585	150	acylchain	[sph+H]+ -CH4O2	0	0	0	0	0	456	477	370	756	860	392	45	51	50	261	315	146	578	263	282	0	10	0	2706	2401	3260	91	167	113
262.25292646585	500	acylchain	[sph+H]+ -2H2O	0	0	0	0	0	4113	3794	3553	4161	2985	3808	816	661	965	4058	4236	4639	2159	3309	2766	0	160	0	7810	9263	9688	1149	1777	1349
280.26349114955	200	acylchain	[sph+H]+ -H2O	0	0	0	0	0	1809	1907	1542	2216	2454	2428	198	181	131	2034	1621	1091	1235	1063	1623	0	31	0	5189	6569	6245	339	236	350
306.24275569026	15	doublebond	24:0 C1-H	0	0	0	0	0	10	39	30	10	10	7	0	0	0	18	10	19	8	22	10	0	0	0	91	24	122	0	10	0
307.25058072233	30	doublebond	24:0 C1	0	0	0	0	0	25	28	10	10	10	0	0	0	0	10	24	10	0	96	0	0	0	0	20	27	74	0	0	0
308.2584057544	1.5	doublebond	24:0 C1+H	0	0	0	0	0	21	0	18	10	10	0	0	0	0	14	12	16	120	22	14	0	0	0	40	204	187	0	0	0
320.2584057544	15	doublebond	24:0 C2-H	0	0	0	0	0	44	0	26	11	69	20	0	0	0	33	12	20	0	37	0	0	0	0	87	30	0	0	0	0
321.26623078647	45	doublebond	24:0 C2	0	0	0	0	0	245	80	58	185	102	152	20	0	4	78	54	75	55	66	75	0	0	0	215	323	307	17	0	14
322.27405581854	60	doublebond	24:0 C2+H	0	0	0	0	0	27	29	21	20	64	15	0	0	0	39	15	17	13	39	0	0	0	0	189	171	69	0	14	11
334.27405581854	60	doublebond	24:0 C3-H	0	0	0	0	0	174	284	159	126	157	128	40	23	11	147	124	105	141	95	86	0	0	0	580	540	714	48	48	11
335.28188085061	22.5	doublebond	24:0 C3	0	0	0	0	0	38	25	19	0	11	0	0	0	0	0	11	0	11	0	0	0	11	0	16	60	50	0	0	0
336.28970588268	15	doublebond	24:0 C3+H	0	0	0	0	0	34	64	38	105	28	11	0	0	0	26	26	31	66	26	0	0	0	0	42	292	88	7	11	10
348.28970588268	15	doublebond	24:0 C4-H	0	0	0	0	0	40	38	35	94	79	11	0	0	0	27	14	20	11	53	15	0	0	0	240	208	181	0	0	0
349.29753091475	30	doublebond	24:0 C4	0	0	0	0	0	36	19	22	11	0	0	0	0	0	12	11	11	0	85	0	0	0	0	35	87	24	0	0	0
350.30535594682	1.5	doublebond	24:0 C4+H	0	0	0	0	0	0	0	18	0	0	11	10	0	0	0	11	0	0	0	0	0	0	0	81	0	11	0	0	0
362.30535594682	15	doublebond	24:0 C5-H	0	0	0	0	0	20	53	19	0	21	38	0	0	0	11	0	11	14	0	0	0	0	0	84	61	52	0	0	0
363.31318097889	30	doublebond	24:0 C5	0	0	0	0	0	28	23	35	16	0	0	0	0	0	30	21	11	0	0	0	0	0	0	83	78	76	0	0	0
364.32100601096	1.5	doublebond	24:0 C5+H	0	0	0	0	0	0	19	11	0	0	11	0	0	0	0	0	25	190	0	0	0	0	0	0	0	0	0	11	0
368.38869166267	200	acylchain	[FAA+H]+	0	0	0	0	0	1762	1771	1326	1159	1550	1369	160	68	121	1162	787	776	688	907	1217	0	7	0	4323	3289	3156	211	250	207
376.32100601096	15	doublebond	24:0 C6-H	0	0	0	0	0	37	27	25	26	37	11	58	0	11	17	40	29	44	0	0	0	0	0	48	220	0	0	0	0
377.32883104303	30	doublebond	24:0 C6	0	0	0	0	0	35	23	28	14	23	13	0	0	0	15	29	23	11	107	0	0	0	0	43	91	229	0	11	0
378.3366560751	1.5	doublebond	24:0 C6+H	0	0	0	0	0	20	18	22	0	0	0	0	0	0	18	11	0	0	0	0	0	0	0	0	0	0	0	0	0
390.3366560751	15	doublebond	24:0 C7-H	0	0	0	0	0	42	40	53	0	126	105	0	0	0	34	30	16	101	23	11	0	0	0	263	164	11	0	7	0
391.34448110717	30	doublebond	24:0 C7	0	0	0	0	0	18	29	27	11	49	0	11	0	0	11	25	0	0	0	0	0	0	0	78	71	91	0	11	0
392.35230613924	1.5	doublebond	24:0 C7+H	0	0	0	0	0	0	0	0	0	0	270	0	0	0	25	0	0	0	0	0	0	0	0	0	0	0	0	0	0
393.39651669474	200	acylchain	[FAA+C2H+H]+	0	0	0	0	0	698	1056	996	1461	1780	1661	260	89	165	994	935	705	855	947	728	0	10	0	4528	4544	3327	275	188	194
404.35230613924	15	doublebond	24:0 C8-H	0	0	0	0	0	51	30	36	30	0	32	0	0	0	16	28	42	0	48	36	0	0	0	101	51	50	5	0	0
405.36013117131	30	doublebond	24:0 C8	0	0	0	0	0	24	24	28	0	111	43	0	0	0	11	12	11	0	11	0	0	0	0	29	11	67	11	0	0
406.36795620338	1.5	doublebond	24:0 C8+H	0	0	0	0	0	0	31	0	0	85	24	0	0	0	11	24	0	18	0	0	0	0	0	279	0	0	34	11	0
410.39925634637	150	acylchain	[FAA+C2H2O+H]+	0	0	0	0	0	1059	755	1121	761	1457	1076	121	104	50	752	520	914	728	583	474	0	11	0	2402	4438	3650	114	59	103
418.36795620338	15	doublebond	24:0 C9-H	0	0	0	0	0	59	40	45	11	61	19	0	0	0	28	29	35	10	25	55	0	0	0	67	162	37	11	0	0
419.37578123545	30	doublebond	24:0 C9	0	0	0	0	0	23	14	15	15	0	11	0	0	0	0	16	13	0	11	0	0	0	0	18	23	10	0	0	0
420.38360626752	1.5	doublebond	24:0 C9+H	0	0	0	0	0	41	53	24	14	29	16	0	0	0	45	20	11	35	11	22	0	0	0	43	70	55	0	0	0
422.39925633166	15	doublebond	18:2(4,8)(1OH,3OH) C3-H	0	0	0	0	0	22	46	32	37	45	23	0	0	0	11	29	18	155	17	25	0	0	0	78	58	123	0	0	0
423.40708136373	30	doublebond	18:2(4,8)(1OH,3OH) C3	0	0	0	0	0	13	30	13	11	11	18	0	0	0	27	15	11	0	13	11	0	0	0	88	52	59	0	0	0
424.4149063958	6	doublebond	18:2(4,8)(1OH,3OH) C3+H	0	0	0	0	0	11	20	11	0	11	11	0	0	0	20	0	0	0	11	0	0	0	0	106	67	0	0	0	0
432.38360626752	15	doublebond	24:0 C10-H	0	0	0	0	0	0	0	0	0	0	0	0	0	51	12	11	11	0	0	0	0	0	0	0	0	0	0	13	0
433.39143129959	30	doublebond	24:0 C10	0	0	0	0	0	16	11	0	0	0	11	0	0	0	0	11	0	0	0	108	0	0	0	0	0	0	11	0	11
434.39925633166	1.5	doublebond	24:0 C10+H	0	0	0	0	0	43	55	32	12	11	11	0	0	0	17	29	28	25	40	0	0	0	0	73	141	135	0	0	0
435.40708136373	15	doublebond, doublebond_low	18:2(4,8)(1OH,3OH) C4-H	0	0	0	0	0	22	34	14	0	0	11	0	0	0	0	12	0	0	0	0	0	0	0	11	39	46	0	0	0
436.4149063958	7.5	doublebond, doublebond_low	18:2(4,8)(1OH,3OH) C4	0	0	0	0	0	36	21	50	79	30	16	0	0	0	24	18	28	9	11	72	0	0	0	84	50	120	0	0	0
437.42273142787	1.5	doublebond, doublebond_low	18:2(4,8)(1OH,3OH) C4+H	0	0	0	0	0	0	0	11	14	0	11	0	0	0	0	0	11	0	0	0	0	0	0	141	0	91	0	0	0
446.39925633166	15	doublebond	24:0 C11-H	0	0	0	0	0	49	51	48	0	0	24	0	0	0	46	42	21	162	11	0	0	0	0	128	69	34	29	0	0
447.40708136373	30	doublebond	24:0 C11	0	0	0	0	0	21	34	19	28	12	0	0	0	0	40	22	24	0	12	0	0	0	0	209	100	42	0	0	0
448.4149063958	16.5	doublebond	18:2(4,8)(1OH,3OH) C5-H, 24:0 C11+H	0	0	0	0	0	51	41	117	36	53	26	0	0	0	31	46	25	65	11	11	0	0	0	146	154	125	0	0	0
449.42273142787	30	doublebond	18:2(4,8)(1OH,3OH) C5	0	0	0	0	0	21	36	12	11	4	11	0	0	0	0	15	16	0	22	11	0	0	0	20	38	50	0	0	0
450.43055645994	6	doublebond	18:2(4,8)(1OH,3OH) C5+H	0	0	0	0	0	11	19	21	55	46	0	0	0	0	11	0	0	0	6	0	0	0	0	65	40	45	0	0	0
460.4149063958	15	doublebond	24:0 C12-H	0	0	0	0	0	51	67	80	63	67	46	0	0	0	56	48	29	21	37	45	0	0	0	143	197	155	0	10	11
461.42273142787	30	doublebond	24:0 C12	0	0	0	0	0	35	48	48	28	16	51	0	0	17	24	18	26	24	22	13	0	0	0	105	56	91	10	0	0
462.43055645994	61.5	doublebond	18:2(4,8)(1OH,3OH) C6-H, 24:0 C12+H	0	0	0	0	0	411	390	487	191	204	446	0	12	51	169	176	107	176	119	124	0	0	0	726	816	1088	85	28	45
463.43838149201	120	doublebond	18:2(4,8)(1OH,3OH) C6	0	0	0	0	0	501	627	926	622	833	617	62	23	53	412	342	312	255	359	342	0	9	0	982	2210	1715	86	76	51
464.44620652408	1.5	doublebond	18:2(4,8)(1OH,3OH) C6+H	0	0	0	0	0	209	572	459	346	376	393	11	42	18	218	156	172	194	96	276	0	11	0	985	945	906	45	59	25
474.43055645994	15	doublebond	24:0 C13-H	0	0	0	0	0	38	96	122	27	25	30	0	0	0	26	31	21	39	11	20	0	0	0	190	35	256	0	0	0
475.43838149201	30	doublebond	24:0 C13	0	0	0	0	0	38	26	57	19	12	30	0	0	0	36	11	11	12	11	51	0	0	0	104	27	24	0	0	0
476.44620652408	16.5	doublebond	18:2(4,8)(1OH,3OH) C7-H, 24:0 C13+H	0	0	0	0	0	63	51	113	72	19	91	11	0	0	58	40	47	11	20	26	0	0	0	103	146	132	0	0	0
477.45403155615	30	doublebond	18:2(4,8)(1OH,3OH) C7	0	0	0	0	0	24	24	28	32	11	11	0	0	0	17	11	16	7	26	11	0	0	0	164	48	114	0	0	0
478.46185658822	6	doublebond	18:2(4,8)(1OH,3OH) C7+H	0	0	0	0	0	29	50	37	29	37	54	0	11	0	46	37	28	0	11	16	0	0	0	144	126	80	0	11	11
488.44620652408	15	doublebond	24:0 C14-H	0	0	0	0	0	77	102	46	47	19	35	4	0	10	44	48	38	17	46	23	0	0	0	135	86	96	0	10	0
489.45403155615	45	doublebond, doublebond_low	18:2(4,8)(1OH,3OH) C8-H, 24:0 C14	0	0	0	0	0	37	22	53	49	9	17	0	0	0	29	26	11	22	12	102	0	0	0	46	126	106	10	0	0
490.46185658822	9	doublebond, doublebond_low	18:2(4,8)(1OH,3OH) C8, 24:0 C14+H	0	0	0	0	0	97	159	96	33	11	24	0	0	0	39	47	39	136	10	29	0	0	0	314	152	202	8	0	0
491.46968162029	1.5	doublebond, doublebond_low	18:2(4,8)(1OH,3OH) C8+H	0	0	0	0	0	37	49	24	11	11	31	0	0	0	28	17	0	0	10	0	0	0	0	40	64	15	0	18	0
502.46185658822	30	doublebond	18:2(4,8)(1OH,3OH) C9-H, 24:0 C15-H	0	0	0	0	0	109	85	67	69	149	131	0	0	0	53	54	51	54	43	75	0	0	0	212	153	330	0	0	4
503.46968162029	60	doublebond	18:2(4,8)(1OH,3OH) C9, 24:0 C15	0	0	0	0	0	78	103	74	87	96	36	10	0	0	41	37	24	47	33	33	0	0	0	95	72	133	11	0	0
504.47750665236	7.5	doublebond	18:2(4,8)(1OH,3OH) C9+H, 24:0 C15+H	0	0	0	0	0	174	300	140	62	155	90	0	0	13	52	67	62	15	17	54	0	0	0	172	254	304	157	0	0
516.47750665236	75	doublebond	18:2(4,8)(1OH,3OH) C10-H, 24:0 C16-H	0	0	0	0	0	272	169	130	43	177	139	11	11	0	46	71	45	95	86	44	0	0	0	280	292	227	17	11	23
517.48533168443	150	doublebond	18:2(4,8)(1OH,3OH) C10, 24:0 C16	0	0	0	0	0	263	93	180	90	126	258	0	0	0	109	52	100	91	103	72	0	0	0	432	371	373	42	12	19
518.4931567165	3	doublebond	18:2(4,8)(1OH,3OH) C10+H, 24:0 C16+H	0	0	0	0	0	123	155	105	51	44	53	0	0	0	45	58	44	14	21	16	0	11	0	178	271	272	11	0	0
530.4931567165	30	doublebond	18:2(4,8)(1OH,3OH) C11-H, 24:0 C17-H	0	0	0	0	0	71	115	127	52	82	95	0	10	7	56	52	39	15	65	12	0	0	0	235	231	191	46	0	11
531.50098174857	60	doublebond	18:2(4,8)(1OH,3OH) C11, 24:0 C17	0	0	0	0	0	58	65	93	0	41	15	0	0	0	23	19	39	11	82	30	0	0	0	134	222	179	0	0	0
532.50880678064	7.5	doublebond	18:2(4,8)(1OH,3OH) C11+H, 24:0 C17+H	0	0	0	0	0	142	110	144	80	45	29	0	0	12	44	63	54	11	31	18	0	0	0	115	226	233	57	11	18
544.50880678064	30	doublebond	18:2(4,8)(1OH,3OH) C12-H, 24:0 C18-H	0	0	0	0	0	95	96	82	36	32	38	0	0	0	44	32	52	33	20	33	0	0	0	134	374	185	9	10	0
545.51663181271	60	doublebond	18:2(4,8)(1OH,3OH) C12, 24:0 C18	0	0	0	0	0	75	72	80	17	15	30	0	0	0	47	39	44	11	11	29	0	0	0	53	160	76	28	0	0
546.52445684478	7.5	doublebond	18:2(4,8)(1OH,3OH) C12+H, 24:0 C18+H	0	0	0	0	0	155	142	168	19	29	39	0	0	0	29	43	31	11	11	27	0	0	0	174	142	117	0	0	0
558.52445684478	30	doublebond	18:2(4,8)(1OH,3OH) C13-H, 24:0 C19-H	0	0	0	0	0	96	84	53	36	29	35	15	0	0	37	46	42	11	45	19	0	0	0	143	115	136	11	0	0
559.53228187685	60	doublebond	18:2(4,8)(1OH,3OH) C13, 24:0 C19	0	0	0	0	0	76	64	39	47	22	71	0	0	0	36	11	18	16	10	14	0	0	0	89	78	35	0	0	5
560.54010690892	7.5	doublebond	18:2(4,8)(1OH,3OH) C13+H, 24:0 C19+H	0	0	0	0	0	105	38	91	14	29	16	0	0	0	17	20	31	11	21	11	0	0	0	70	94	81	0	26	0
572.54010690892	30	doublebond	18:2(4,8)(1OH,3OH) C14-H, 24:0 C20-H	0	0	0	0	0	53	59	56	59	61	21	0	0	0	54	39	35	93	48	11	0	0	0	132	66	105	0	0	17
573.54793194099	60	doublebond	18:2(4,8)(1OH,3OH) C14, 24:0 C20	0	0	0	0	0	69	44	39	45	78	0	0	0	0	36	15	21	41	11	51	0	0	0	103	127	119	0	0	0
574.55575697306	7.5	doublebond	18:2(4,8)(1OH,3OH) C14+H, 24:0 C20+H	0	0	0	0	0	60	55	31	0	11	19	0	0	0	11	19	11	11	43	11	0	0	0	82	28	18	0	0	0
586.55575697306	30	doublebond	18:2(4,8)(1OH,3OH) C15-H, 24:0 C21-H	0	0	0	0	0	47	46	60	18	13	112	0	0	0	31	43	33	32	17	11	0	0	0	128	119	159	0	0	0
587.56358200513	60	doublebond	18:2(4,8)(1OH,3OH) C15, 24:0 C21	0	0	0	0	0	44	26	25	34	24	43	0	0	0	18	11	11	9	11	98	0	0	0	59	45	57	0	6	0
588.5714070372	7.5	doublebond	18:2(4,8)(1OH,3OH) C15+H, 24:0 C21+H	0	0	0	0	0	11	30	25	0	11	0	0	0	0	14	11	12	0	71	21	0	0	0	0	68	55	0	0	0
598.59214249649	100	metaboliteclass	[M+H]+ -CH6O2	0	0	0	0	0	604	552	464	348	384	242	33	13	45	211	313	210	177	201	144	0	0	0	919	1095	1222	60	42	63
600.5714070372	30	doublebond	18:2(4,8)(1OH,3OH) C16-H, 24:0 C22-H	0	0	0	0	0	0	0	0	0	0	0	0	0	0	60	0	0	0	91	0	0	0	0	0	0	0	22	0	11
601.57923206927	60	doublebond	18:2(4,8)(1OH,3OH) C16, 24:0 C22	0	0	0	0	0	34	32	20	0	11	55	0	0	0	27	21	18	11	11	7	0	0	0	154	31	115	0	0	0
602.58705710134	7.5	doublebond	18:2(4,8)(1OH,3OH) C16+H, 24:0 C22+H	0	0	0	0	0	20	24	43	0	27	11	0	0	0	11	0	12	0	0	0	0	0	0	10	194	11	0	0	0
612.60779254592	100	metaboliteclass	Precursor-2H2O	0	0	0	0	0	1113	1023	1125	504	667	468	62	70	37	553	453	526	278	398	188	0	0	0	2211	1555	1591	87	109	81
614.58705710134	30	doublebond	18:2(4,8)(1OH,3OH) C17-H, 24:0 C23-H	0	0	0	0	0	35	34	67	44	63	11	0	0	0	20	20	11	0	21	11	0	0	0	44	33	90	0	0	0
615.59488213341	60	doublebond	18:2(4,8)(1OH,3OH) C17, 24:0 C23	0	0	0	0	0	11	11	11	23	11	0	0	0	0	11	11	0	0	0	0	0	0	0	22	0	0	0	0	0
616.60270716548	7.5	doublebond	18:2(4,8)(1OH,3OH) C17+H, 24:0 C23+H	0	0	0	0	0	48	61	33	11	35	11	0	0	0	16	44	29	12	25	14	0	0	0	88	88	44	0	12	10
630.61835722962	200	metaboliteclass	Precursor-H2O	0	0	0	0	0	10167	8607	9127	2998	2528	3138	208	230	251	3990	2928	2395	2302	2268	2404	0	43	0	6935	6763	5284	788	442	352
648.62892191332	999	precursor	Precursor	0	0	0	0	0	32042	38288	30533	6368	6991	11775	1992	1502	1196	20587	19987	16743	4196	6889	4480	0	312	0	14181	15244	13806	3341	3276	2012
