## Supplementary material for "MS-DIAL 5 multimodal mass spectrometry data mining unveils lipidome complexities": Source data: AlignmentID001132.txt

m/z	Reference intensity	Spectrum	Comment	20230404_Blank_11_POS_EAD14	20230404_C12_10_POS_EAD14	20230404_C13_9_POS_EAD14_1	20230404_C13_9_POS_EAD14_2	20230404_C13_9_POS_EAD14_3	20230404_C13x1_1_POS_EAD14_1	20230404_C13x1_1_POS_EAD14_2	20230404_C13x1_1_POS_EAD14_3	20230404_C13x10_4_POS_EAD14_1	20230404_C13x10_4_POS_EAD14_2	20230404_C13x10_4_POS_EAD14_3	20230404_C13x100_7_POS_EAD14_1	20230404_C13x100_7_POS_EAD14_2	20230404_C13x100_7_POS_EAD14_3	20230404_C13x2_2_POS_EAD14_1	20230404_C13x2_2_POS_EAD14_2	20230404_C13x2_2_POS_EAD14_3	20230404_C13x20_5_POS_EAD14_1	20230404_C13x20_5_POS_EAD14_2	20230404_C13x20_5_POS_EAD14_3	20230404_C13x200_8_POS_EAD14_1	20230404_C13x200_8_POS_EAD14_2	20230404_C13x200_8_POS_EAD14_3	20230404_C13x5_3_POS_EAD14_1	20230404_C13x5_3_POS_EAD14_2	20230404_C13x5_3_POS_EAD14_3	20230404_C13x50_6_POS_EAD14_1	20230404_C13x50_6_POS_EAD14_2	20230404_C13x50_6_POS_EAD14_3
253.25259211268	100	acylchain	17:0 acyl	0	0	0	0	9	2152	606	1443	408	544	175	10	45	85	864	1850	491	77	103	78	0	27	9	354	435	453	63	41	70
289.25259211268	100	acylchain	20:3(8,11,14) acyl	0	0	0	0	19	2347	1863	3332	506	743	873	64	68	102	2150	1844	2365	251	457	164	0	57	49	1280	1321	1429	94	116	102
316.29255171787	100	snposition	-CD2(Sn1)	0	0	0	0	0	1314	1263	1624	251	428	324	17	54	17	1020	1158	768	110	132	166	0	21	5	417	494	315	20	71	74
332.32075527387	200	acylchain	-20:3(8,11,14)-O	0	0	0	0	121	5834	4854	6488	3179	2308	2300	406	131	296	4696	5855	6648	894	992	1404	0	305	158	3930	3233	3345	785	645	671
350.33131995757	50	acylchain	-20:3(8,11,14)	0	0	0	0	0	536	283	329	153	154	127	0	11	0	304	362	232	48	22	153	0	0	16	124	142	128	17	34	26
358.29947124939	12.5	doublebond	20:3(8,11,14) C1-H_p3	0	0	0	0	0	20	88	11	0	0	0	0	0	0	17	11	11	0	0	0	0	0	0	8	52	0	0	0	0
359.30729628146	25	doublebond	20:3(8,11,14) C1_p3	0	0	0	0	0	36	0	11	6	0	0	0	0	0	37	0	0	0	0	0	0	0	0	0	0	0	0	0	0
360.31512131353	1.25	doublebond	20:3(8,11,14) C1+H_p3	0	0	0	0	0	11	11	11	0	0	0	15	0	0	0	11	0	0	0	0	0	0	0	0	0	0	0	0	0
368.32075527387	200	acylchain	-17:0-O	0	0	0	0	43	3812	4282	5691	2316	1220	1453	141	121	131	5104	4108	3270	564	942	503	0	91	44	2009	1602	2207	392	346	341
372.31512131353	12.5	doublebond	20:3(8,11,14) C2-H_p3	0	0	0	0	0	26	18	34	11	0	0	0	0	0	26	182	10	0	0	0	0	0	0	48	6	0	0	0	0
373.3229463456	37.5	doublebond	20:3(8,11,14) C2_p3	0	0	0	0	0	157	41	63	0	11	11	0	0	0	20	17	74	0	0	0	0	0	0	32	4	12	11	0	0
374.33077137767	50	doublebond	20:3(8,11,14) C2+H_p3	0	0	0	0	0	11	0	11	0	0	0	0	0	0	11	28	0	0	0	0	0	0	0	116	0	7	0	0	0
386.33077137767	100	acylchain, doublebond	20:3(8,11,14) C3-H_p3, -17:0	0	0	0	0	0	248	174	284	43	25	28	0	0	10	187	75	215	41	46	11	0	0	0	159	131	89	25	68	11
387.33859640974	18.75	doublebond	20:3(8,11,14) C3_p3	0	0	0	0	0	33	31	17	11	11	0	0	0	0	40	22	29	11	0	9	0	0	0	11	11	27	0	0	0
388.34642144181	12.5	doublebond	20:3(8,11,14) C3+H_p3	0	0	0	0	0	0	0	0	0	0	0	0	0	0	0	0	0	0	0	0	0	0	0	0	0	0	0	0	0
394.29947124939	12.5	doublebond	17:0 C1-H	0	0	0	0	0	18	69	54	0	0	12	0	0	0	11	31	40	0	19	0	0	0	0	16	85	14	0	0	0
395.30729628146	25	doublebond	17:0 C1	0	0	0	0	0	33	18	11	0	0	0	0	0	0	11	0	157	11	0	0	0	0	0	6	22	47	0	0	0
396.31512131353	1.25	doublebond	17:0 C1+H	0	0	0	0	0	0	0	8	0	0	0	0	0	0	0	11	11	0	0	0	0	0	0	0	0	0	0	0	0
400.34642144181	12.5	doublebond	20:3(8,11,14) C4-H_p3	0	0	0	0	0	66	75	127	46	0	0	0	0	0	22	24	15	0	0	0	0	0	0	0	11	17	0	0	0
401.35424647388	25	doublebond	20:3(8,11,14) C4_p3	0	0	0	0	0	22	48	19	0	18	65	0	0	0	38	32	0	8	0	0	0	0	0	45	42	11	0	0	0
402.36207150595	1.25	doublebond	20:3(8,11,14) C4+H_p3	0	0	0	0	0	0	26	7	0	0	0	0	0	0	20	11	0	0	0	0	0	0	0	0	0	12	0	0	0
408.31512131353	12.5	doublebond	17:0 C2-H	0	0	0	0	0	31	11	17	0	0	0	0	0	0	0	22	9	0	0	0	0	0	0	0	0	11	0	0	0
409.3229463456	37.5	doublebond	17:0 C2	0	0	0	0	0	93	112	58	15	11	11	0	0	0	36	19	130	10	11	11	0	0	0	123	13	12	0	0	11
410.33077137767	50	doublebond	17:0 C2+H	0	0	0	0	0	10	11	0	0	0	0	0	0	0	0	0	14	0	0	0	0	0	0	0	0	17	0	0	0
414.36207150595	12.5	doublebond	20:3(8,11,14) C5-H_p3	0	0	0	0	0	36	21	22	0	0	0	0	0	0	11	11	11	0	0	0	0	0	0	0	0	0	0	0	0
415.36989653802	25	doublebond	20:3(8,11,14) C5_p3	0	0	0	0	0	74	27	43	11	0	0	0	0	0	11	39	96	0	0	0	0	0	0	0	11	0	0	0	10
416.37772157009	1.25	doublebond	20:3(8,11,14) C5+H_p3	0	0	0	0	0	0	11	0	0	0	0	0	0	0	0	0	0	0	0	0	0	0	0	0	0	0	0	0	0
422.33077137767	50	doublebond	17:0 C3-H	0	0	0	0	0	28	114	11	0	0	0	0	0	0	11	29	9	0	16	0	0	0	0	0	0	0	0	0	0
423.33859640974	18.75	doublebond	17:0 C3	0	0	0	0	0	11	11	11	0	0	0	0	0	0	0	11	11	0	0	0	0	0	0	0	11	0	0	0	0
424.34642144181	12.5	doublebond	17:0 C3+H	0	0	0	0	0	11	11	9	47	0	0	0	0	0	11	0	19	0	0	0	0	0	0	0	0	128	0	0	0
428.37772157009	100	doublebond, doublebond_high	20:3(8,11,14) C6-H_p3	0	0	0	0	0	17	66	50	16	0	11	0	0	0	66	92	50	0	0	11	0	0	0	11	33	22	0	0	0
429.38554660216	50	doublebond	20:3(8,11,14) C6_p3	0	0	0	0	0	11	29	47	0	11	0	0	0	0	15	22	52	0	0	0	0	0	0	23	11	22	0	0	0
430.39337163423	1.25	doublebond	20:3(8,11,14) C6+H_p3	0	0	0	0	0	11	9	12	0	0	0	0	0	0	15	0	0	0	0	0	0	0	0	0	11	0	0	0	0
436.34642144181	12.5	doublebond	17:0 C4-H	0	0	0	0	0	40	11	0	0	0	0	0	0	0	0	0	0	0	0	0	0	0	0	0	0	0	0	0	0
437.35424647388	25	doublebond	17:0 C4	0	0	0	0	0	0	11	31	0	0	0	0	0	0	0	0	0	0	0	0	0	0	0	0	0	11	0	0	0
438.36207150595	1.25	doublebond	17:0 C4+H	0	0	0	0	0	22	25	0	0	0	0	0	0	0	0	0	11	0	0	0	0	0	0	0	0	0	0	0	0
442.39337163423	12.5	doublebond	20:3(8,11,14) C7-H_p3	0	0	0	0	0	128	98	62	0	11	0	0	0	0	14	36	37	11	22	0	0	0	0	10	14	30	0	0	0
443.4011966663	25	doublebond	20:3(8,11,14) C7_p3	0	0	0	0	0	28	43	41	11	0	0	0	0	0	16	18	17	0	0	0	0	0	0	28	12	11	0	0	5
444.40902169837	1.25	doublebond	20:3(8,11,14) C7+H_p3	0	0	0	0	0	0	11	0	0	0	0	0	0	0	11	0	11	0	0	0	0	0	0	0	0	0	0	0	0
450.36207150595	12.5	doublebond	17:0 C5-H	0	0	0	0	0	16	27	11	0	38	0	0	0	0	64	32	9	0	0	0	0	0	0	7	0	0	0	0	0
451.36989653802	25	doublebond	17:0 C5	0	0	0	0	0	0	7	0	0	0	0	0	0	0	10	3	9	0	0	0	0	0	0	0	0	0	0	0	0
452.37772157009	1.25	doublebond	17:0 C5+H	0	0	0	0	0	6	24	18	0	0	0	0	0	0	0	32	28	0	0	0	0	0	0	0	0	0	0	0	0
455.4011966663	6.25	doublebond	20:3(8,11,14) C8-H_p3	0	0	0	0	0	15	11	24	0	0	0	0	0	0	11	11	0	0	0	0	0	0	0	12	9	0	0	0	0
456.40902169837	12.5	doublebond, doublebond_low	20:3(8,11,14) C8_p3	0	0	0	0	0	96	55	34	0	11	0	0	0	0	15	25	17	0	0	0	0	0	0	11	56	0	0	0	0
457.41684673044	1.25	doublebond	20:3(8,11,14) C8+H_p3	0	0	0	0	0	9	33	13	0	0	0	0	0	0	51	11	0	0	0	0	0	0	0	0	0	0	0	0	0
464.37772157009	12.5	doublebond	17:0 C6-H	0	0	0	0	0	0	11	11	0	7	0	0	0	0	13	20	0	0	0	0	0	0	0	0	0	0	0	0	0
465.38554660216	25	doublebond	17:0 C6	0	0	0	0	0	22	20	11	0	0	0	0	0	0	14	19	11	0	0	0	0	0	0	11	0	0	0	0	0
466.39337163423	1.25	doublebond	17:0 C6+H	0	0	0	0	0	11	16	31	0	0	11	0	0	0	11	0	0	0	0	0	0	0	0	10	0	0	0	0	0
468.40902169837	100	doublebond, doublebond_high	20:3(8,11,14) C9-H_p3	0	0	0	0	0	35	23	40	11	0	11	0	0	0	43	24	17	0	13	0	0	0	0	0	24	11	0	0	0
469.41684673044	50	doublebond	20:3(8,11,14) C9_p3	0	0	0	0	0	142	75	67	0	0	11	0	0	0	26	63	19	0	0	0	0	0	0	11	20	11	0	0	0
470.42467176251	100	doublebond, doublebond_high	20:3(8,11,14) C9+H_p3	0	0	0	0	0	72	99	54	27	12	27	0	0	0	44	94	64	0	0	7	0	0	0	46	12	52	11	0	0
478.39337163423	12.5	doublebond	17:0 C7-H	0	0	0	0	0	0	11	0	0	23	0	0	0	0	0	11	0	0	0	0	0	0	0	11	0	0	0	0	0
479.4011966663	25	doublebond	17:0 C7	0	0	0	0	0	0	0	11	0	0	0	0	0	0	0	0	0	0	0	0	0	0	0	0	165	0	0	0	0
480.40902169837	1.25	doublebond	17:0 C7+H	0	0	0	0	0	11	11	0	0	11	0	0	0	0	11	11	0	0	0	0	0	0	0	0	49	0	0	0	0
482.42467176251	50	doublebond	20:3(8,11,14) C10-H_p3	0	0	0	0	0	50	53	97	0	0	0	0	0	0	62	11	46	0	0	0	0	0	0	77	29	9	11	0	0
483.43249679458	100	doublebond, doublebond_high	20:3(8,11,14) C10_p3	0	0	0	0	0	168	54	52	9	0	0	0	0	0	78	10	11	0	0	0	0	0	0	11	19	22	0	0	0
484.44032182665	1.25	doublebond	20:3(8,11,14) C10+H_p3	0	0	0	0	0	23	49	23	11	0	0	0	0	0	22	22	11	0	0	0	0	0	0	11	0	0	0	0	0
492.40902169837	12.5	doublebond	17:0 C8-H	0	0	0	0	0	16	11	28	0	0	11	0	0	0	11	85	0	0	0	0	0	0	0	0	11	0	0	0	0
493.41684673044	25	doublebond	17:0 C8	0	0	0	0	0	22	11	47	0	4	17	0	0	0	11	0	11	0	0	0	0	0	0	0	0	0	0	0	0
494.42467176251	1.25	doublebond	17:0 C8+H	0	0	0	0	0	24	11	38	0	0	0	0	0	0	0	11	22	0	0	0	0	0	0	11	11	11	0	0	0
495.43249679458	6.25	doublebond	20:3(8,11,14) C11-H_p3	0	0	0	0	0	20	52	11	0	10	0	0	0	0	69	0	0	0	0	0	0	0	0	0	0	0	0	0	0
496.44032182665	12.5	doublebond, doublebond_low	20:3(8,11,14) C11_p3	0	0	0	0	0	46	47	145	12	14	11	0	0	0	11	12	84	0	0	0	0	0	0	45	29	11	0	0	0
497.44814685872	1.25	doublebond	20:3(8,11,14) C11+H_p3	0	0	0	0	0	0	0	0	0	0	10	0	0	0	11	11	22	0	0	0	0	0	0	0	0	0	0	0	0
506.42467176251	12.5	doublebond	17:0 C9-H	0	0	0	0	0	11	22	14	0	14	0	0	0	0	11	0	0	0	0	0	0	0	0	0	0	8	0	0	0
507.43249679458	25	doublebond	17:0 C9	0	0	0	0	0	38	9	36	11	0	0	0	0	0	11	14	11	0	0	0	0	0	0	25	0	0	0	0	0
508.44032182665	101.25	doublebond, doublebond_high	20:3(8,11,14) C12-H_p3, 17:0 C9+H	0	0	0	0	0	51	68	38	0	0	0	0	0	0	21	47	12	0	0	0	0	0	0	17	0	12	0	0	0
509.44814685872	50	doublebond	20:3(8,11,14) C12_p3	0	0	0	0	0	46	68	11	0	0	0	0	0	0	13	11	11	0	0	10	0	0	0	0	0	0	0	0	0
510.45597189079	1.25	doublebond	20:3(8,11,14) C12+H_p3	0	0	0	0	0	105	52	85	15	0	11	0	0	0	35	22	10	0	20	0	0	0	0	62	11	14	0	0	0
520.44032182665	12.5	doublebond	17:0 C10-H	0	0	0	0	0	25	37	32	0	0	0	0	0	0	70	75	48	11	0	0	0	0	0	12	0	11	0	10	0
521.44814685872	25	doublebond	17:0 C10	0	0	0	0	0	30	32	63	0	0	0	0	0	0	61	28	52	0	0	28	0	0	0	30	11	11	11	0	0
522.45597189079	51.25	doublebond	20:3(8,11,14) C13-H_p3, 17:0 C10+H	0	0	0	0	0	94	41	60	39	34	14	0	11	0	55	28	47	0	0	0	0	0	0	40	92	71	0	11	0
523.46379692286	100	doublebond, doublebond_high	20:3(8,11,14) C13_p3	0	0	0	0	0	36	33	62	11	0	22	0	0	0	12	11	114	0	0	0	0	0	0	23	21	14	0	0	0
524.47162195493	1.25	doublebond	20:3(8,11,14) C13+H_p3	0	0	0	0	0	0	39	0	0	0	11	0	0	0	0	22	46	0	0	0	0	0	0	11	0	0	0	0	0
534.45597189079	12.5	doublebond	17:0 C11-H	0	0	0	0	0	66	23	17	81	14	31	0	0	0	40	14	44	0	0	0	0	0	0	30	15	0	0	0	0
535.46379692286	31.25	doublebond	20:3(8,11,14) C14-H_p3, 17:0 C11	0	0	0	0	0	69	11	0	0	0	0	0	0	0	22	14	0	0	0	0	0	0	0	0	0	11	0	3	0
536.47162195493	13.75	doublebond, doublebond_low	20:3(8,11,14) C14_p3, 17:0 C11+H	0	0	0	0	0	34	14	38	11	19	0	0	0	0	28	29	32	0	0	0	0	0	0	28	0	14	0	0	0
537.479446987	1.25	doublebond	20:3(8,11,14) C14+H_p3	0	0	0	0	0	65	26	0	0	0	0	0	0	0	0	45	11	0	0	0	0	0	0	27	0	11	0	0	0
548.47162195493	25	doublebond	20:3(8,11,14) C15-H_p3, 17:0 C12-H	0	0	0	0	0	22	42	43	32	0	33	0	0	0	39	11	28	0	11	0	0	0	0	25	28	0	0	0	0
549.479446987	50	doublebond	20:3(8,11,14) C15_p3, 17:0 C12	0	0	0	0	0	47	53	84	11	0	0	0	0	0	56	10	6	0	0	0	0	0	0	11	11	0	0	0	0
550.48727201907	2.5	doublebond	20:3(8,11,14) C15+H_p3, 17:0 C12+H	0	0	0	0	0	19	0	17	0	0	0	0	0	0	21	20	79	0	0	0	0	0	0	0	62	0	0	0	0
562.48727201907	62.5	doublebond	20:3(8,11,14) C16-H_p3, 17:0 C13-H	0	0	0	0	0	71	38	30	11	0	0	0	0	0	11	33	39	22	0	0	0	0	0	11	20	17	0	0	0
563.49509705114	125	doublebond, doublebond_high	20:3(8,11,14) C16_p3, 17:0 C13	0	0	0	0	0	11	14	39	0	0	0	0	0	0	10	11	19	0	0	0	0	0	0	11	0	0	0	0	0
564.50292208321	2.5	doublebond	20:3(8,11,14) C16+H_p3, 17:0 C13+H	0	0	0	0	0	0	9	0	11	0	0	0	0	0	8	0	0	0	0	0	0	0	0	0	0	0	0	0	0
576.50292208321	25	doublebond	20:3(8,11,14) C17-H_p3, 17:0 C14-H	0	0	0	0	0	93	0	0	11	27	11	0	0	0	0	0	0	11	0	0	0	0	0	10	53	11	0	0	7
577.51074711528	50	doublebond	20:3(8,11,14) C17_p3, 17:0 C14	0	0	0	0	0	22	17	17	0	0	0	0	0	0	11	13	0	0	0	0	0	0	0	0	0	0	0	0	0
578.51857214735	2.5	doublebond	20:3(8,11,14) C17+H_p3, 17:0 C14+H	0	0	0	0	0	11	0	0	0	0	0	0	0	0	0	0	0	0	0	0	0	0	0	0	0	0	0	0	0
590.51857214735	25	doublebond	20:3(8,11,14) C18-H_p3, 17:0 C15-H	0	0	0	0	0	61	34	19	0	0	0	0	0	0	38	0	28	0	0	0	0	0	0	23	11	0	0	0	0
591.52639717942	50	doublebond	20:3(8,11,14) C18_p3, 17:0 C15	0	0	0	0	0	9	11	14	0	0	0	0	0	0	0	50	0	0	0	0	0	0	0	0	32	0	0	0	0
592.53422221149	2.5	doublebond	20:3(8,11,14) C18+H_p3, 17:0 C15+H	0	0	0	0	0	15	11	13	0	0	0	0	0	0	0	0	21	0	0	0	0	0	0	0	11	0	0	0	0
604.53422221149	25	doublebond	20:3(8,11,14) C19-H_p3, 17:0 C16-H	0	0	0	0	0	42	19	68	0	0	11	0	0	0	14	8	11	0	11	0	0	0	0	9	20	0	0	0	0
605.54204724356	50	doublebond	20:3(8,11,14) C19_p3, 17:0 C16	0	0	0	0	0	23	28	14	16	13	0	0	0	0	108	27	32	0	0	0	0	0	0	0	0	34	22	0	0
606.54987227563	2.5	doublebond	20:3(8,11,14) C19+H_p3, 17:0 C16+H	0	0	0	0	0	21	66	0	11	0	0	0	0	0	14	11	0	0	0	0	0	0	0	11	0	10	0	0	0
620.56607091967	150	metaboliteclass	[M+H]+ -H2O	0	0	0	0	12	1296	1527	1510	518	233	339	89	70	16	846	749	696	140	68	110	0	0	42	489	431	818	129	65	54
638.57663560337	150	metaboliteclass	[M+H]+	0	0	0	0	0	1233	1164	1159	446	238	247	10	29	21	821	855	954	105	96	100	0	7	18	487	329	463	84	49	35
655.60318468659	999	precursor	Precursor	0	0	0	0	509	12479	16217	11530	4732	5066	5004	594	923	1079	7370	8516	9651	2487	4509	3352	0	669	492	9007	6821	10387	3086	2269	1619
