## Supplementary material for "MS-DIAL 5 multimodal mass spectrometry data mining unveils lipidome complexities": Source data: AlignmentID001133.txt

m/z	Reference intensity	Spectrum	Comment	20230404_Blank_11_POS_EAD14	20230404_C12_10_POS_EAD14	20230404_C13_9_POS_EAD14_1	20230404_C13_9_POS_EAD14_2	20230404_C13_9_POS_EAD14_3	20230404_C13x1_1_POS_EAD14_1	20230404_C13x1_1_POS_EAD14_2	20230404_C13x1_1_POS_EAD14_3	20230404_C13x10_4_POS_EAD14_1	20230404_C13x10_4_POS_EAD14_2	20230404_C13x10_4_POS_EAD14_3	20230404_C13x100_7_POS_EAD14_1	20230404_C13x100_7_POS_EAD14_2	20230404_C13x100_7_POS_EAD14_3	20230404_C13x2_2_POS_EAD14_1	20230404_C13x2_2_POS_EAD14_2	20230404_C13x2_2_POS_EAD14_3	20230404_C13x20_5_POS_EAD14_1	20230404_C13x20_5_POS_EAD14_2	20230404_C13x20_5_POS_EAD14_3	20230404_C13x200_8_POS_EAD14_1	20230404_C13x200_8_POS_EAD14_2	20230404_C13x200_8_POS_EAD14_3	20230404_C13x5_3_POS_EAD14_1	20230404_C13x5_3_POS_EAD14_2	20230404_C13x5_3_POS_EAD14_3	20230404_C13x50_6_POS_EAD14_1	20230404_C13x50_6_POS_EAD14_2	20230404_C13x50_6_POS_EAD14_3
259.3125137515	150	acylchain	[sph+H]+ -CH4O2	0	0	0	0	0	4409	3857	4706	990	1059	1752	0	0	0	3881	3301	2554	568	651	0	0	0	0	1618	1318	1783	366	0	101
271.3125137515	500	acylchain	[sph+H]+ -2H2O	0	0	0	0	0	11108	11336	7540	4054	5152	5443	0	0	0	10722	7259	5010	2738	3048	0	0	0	0	4772	5283	4613	1613	0	950
289.3230784352	200	acylchain	[sph+H]+ -H2O	0	0	0	0	0	5356	4906	5602	2369	2139	2763	0	0	0	5222	4261	4129	1036	762	0	0	0	0	2562	1848	2699	518	0	257
315.30234297591	15	doublebond	24:1(15) C1-H	0	0	0	0	0	39	22	90	14	0	0	0	0	0	33	37	92	0	12	0	0	0	0	17	25	14	0	0	0
316.31016800798	30	doublebond	24:1(15) C1	0	0	0	0	0	64	56	0	15	18	25	0	0	0	28	99	34	0	11	0	0	0	0	13	11	24	0	0	16
317.31799304005	1.5	doublebond	24:1(15) C1+H	0	0	0	0	0	116	214	138	93	140	63	0	0	0	190	52	62	11	0	0	0	0	0	19	46	51	0	0	0
329.31799304005	15	doublebond	24:1(15) C2-H	0	0	0	0	0	114	226	101	77	11	96	0	0	0	53	103	49	0	41	0	0	0	0	24	35	27	8	0	0
330.32581807212	45	doublebond	24:1(15) C2	0	0	0	0	0	153	249	309	132	102	134	0	0	0	195	233	356	39	45	0	0	0	0	226	106	111	21	0	25
331.33364310419	60	doublebond	24:1(15) C2+H	0	0	0	0	0	166	250	166	148	156	70	0	0	0	118	174	255	0	107	0	0	0	0	206	11	210	0	0	11
343.33364310419	60	doublebond	24:1(15) C3-H	0	0	0	0	0	371	545	632	127	128	172	0	0	0	358	314	378	53	65	0	0	0	0	256	296	210	53	0	26
344.34146813626	22.5	doublebond	24:1(15) C3	0	0	0	0	0	66	59	11	0	0	32	0	0	0	74	7	11	0	0	0	0	0	0	18	13	36	0	0	0
345.34929316833	15	doublebond	24:1(15) C3+H	0	0	0	0	0	0	0	0	0	11	11	0	0	0	62	160	81	14	11	0	0	0	0	120	51	75	0	0	0
357.34929316833	15	doublebond	24:1(15) C4-H	0	0	0	0	0	204	32	83	48	0	14	0	0	0	35	54	78	0	11	0	0	0	0	147	11	74	0	0	0
358.3571182004	30	doublebond	24:1(15) C4	0	0	0	0	0	54	40	34	11	34	19	0	0	0	14	44	0	11	0	0	0	0	0	0	64	23	11	0	11
359.36494323247	1.5	doublebond	24:1(15) C4+H	0	0	0	0	0	51	0	16	0	0	0	0	0	0	27	38	0	0	0	0	0	0	0	11	0	0	0	0	0
366.37304159853	200	acylchain	[FAA+H]+	0	0	0	0	0	1280	1771	1438	406	333	233	0	0	0	1022	786	860	225	94	0	0	0	0	335	578	661	40	0	76
371.36494323247	15	doublebond	24:1(15) C5-H	0	0	0	0	0	80	73	79	0	22	11	0	0	0	9	39	72	16	0	0	0	0	0	11	32	0	0	0	15
372.37276826454	30	doublebond	24:1(15) C5	0	0	0	0	0	48	5	10	12	0	0	0	0	0	47	17	86	0	0	0	0	0	0	15	0	16	11	0	0
373.38059329661	1.5	doublebond	24:1(15) C5+H	0	0	0	0	0	0	0	17	0	0	0	0	0	0	0	0	0	0	0	0	0	0	0	4	0	0	0	0	0
385.38059329661	15	doublebond	24:1(15) C6-H	0	0	0	0	0	169	67	68	24	15	31	0	0	0	88	110	77	0	0	0	0	0	0	54	26	45	11	0	0
386.38841832868	30	doublebond	24:1(15) C6	0	0	0	0	0	112	68	50	22	18	14	0	0	0	42	24	22	0	0	0	0	0	0	0	45	61	0	0	0
387.39624336075	1.5	doublebond	24:1(15) C6+H	0	0	0	0	0	162	44	11	34	0	0	0	0	0	0	0	0	0	0	0	0	0	0	19	0	0	0	0	0
391.3808666306	200	acylchain	[FAA+C2H+H]+	0	0	0	0	0	3260	2364	2035	888	596	818	0	0	0	1839	1479	1861	300	404	0	0	0	0	865	804	1059	111	0	101
399.39624336075	15	doublebond	24:1(15) C7-H	0	0	0	0	0	87	86	245	51	36	75	0	0	0	194	81	94	37	11	0	0	0	0	53	58	69	0	0	0
400.40406839282	30	doublebond	24:1(15) C7	0	0	0	0	0	80	22	81	0	11	0	0	0	0	11	7	64	0	0	0	0	0	0	35	11	47	0	0	0
401.41189342489	1.5	doublebond	24:1(15) C7+H	0	0	0	0	0	46	15	24	0	0	0	0	0	0	0	0	16	25	0	0	0	0	0	34	0	11	0	0	0
408.38360628223	150	acylchain	[FAA+C2H2O+H]+	0	0	0	0	0	3020	2522	2949	893	975	1005	0	0	0	1700	1763	2109	357	235	0	0	0	0	1258	1595	1407	151	0	156
413.41189342489	15	doublebond	24:1(15) C8-H	0	0	0	0	0	46	74	97	52	12	15	0	0	0	73	65	259	0	0	0	0	0	0	19	0	55	10	0	0
414.41971845696	30	doublebond	24:1(15) C8	0	0	0	0	0	103	0	128	0	0	86	0	0	0	0	184	58	0	0	0	0	0	0	70	0	40	0	0	0
415.42754348903	1.5	doublebond	24:1(15) C8+H	0	0	0	0	0	21	99	22	0	0	0	0	0	0	0	15	0	0	0	0	0	0	0	0	0	0	0	0	0
420.38360626752	50	doublebond	18:1(4)(1OH,3OH) C3-H	0	0	0	0	0	51	82	75	31	37	3	0	0	0	11	18	28	0	0	0	0	0	0	0	22	36	0	0	0
421.39143129959	100	doublebond	18:1(4)(1OH,3OH) C3	0	0	0	0	0	87	54	16	0	11	0	0	0	0	21	22	20	0	0	0	0	0	0	13	11	12	0	0	0
422.39925633166	20	doublebond	18:1(4)(1OH,3OH) C3+H	0	0	0	0	0	27	0	11	0	0	22	0	0	0	0	11	95	0	0	0	0	0	0	67	11	29	0	0	0
427.42754348903	15	doublebond	24:1(15) C9-H	0	0	0	0	0	58	107	38	17	18	11	0	0	0	153	93	83	12	0	0	0	0	0	11	11	22	0	0	9
428.4353685211	30	doublebond	24:1(15) C9	0	0	0	0	0	19	0	11	11	0	0	0	0	0	0	0	165	0	0	0	0	0	0	11	59	0	0	0	0
429.44319355317	1.5	doublebond	24:1(15) C9+H	0	0	0	0	0	11	0	0	0	0	0	0	0	0	0	0	0	0	0	0	0	0	0	15	11	17	0	0	0
433.39143129959	50	doublebond	18:1(4)(1OH,3OH) C4-H	0	0	0	0	0	82	75	138	0	0	0	0	0	0	41	5	20	25	0	0	0	0	0	19	0	16	0	0	0
434.39925633166	100	doublebond	18:1(4)(1OH,3OH) C4	0	0	0	0	0	17	109	51	0	11	40	0	0	0	29	60	19	0	0	0	0	0	0	11	35	16	0	0	39
435.40708136373	20	doublebond	18:1(4)(1OH,3OH) C4+H	0	0	0	0	0	118	25	39	10	11	11	0	0	0	45	0	11	0	0	0	0	0	0	11	18	0	0	0	0
441.44319355317	15	doublebond	24:1(15) C10-H	0	0	0	0	0	169	158	138	41	30	22	0	0	0	126	72	151	0	52	0	0	0	0	21	112	24	0	0	0
442.45101858524	30	doublebond	24:1(15) C10	0	0	0	0	0	0	0	0	0	0	0	0	0	0	11	0	0	0	0	0	0	0	0	0	0	0	0	0	0
443.45884361731	1.5	doublebond	24:1(15) C10+H	0	0	0	0	0	74	0	0	0	0	0	0	0	0	34	0	0	0	0	0	0	0	0	0	0	0	0	0	0
446.39925633166	50	doublebond	18:1(4)(1OH,3OH) C5-H	0	0	0	0	0	103	106	205	11	36	19	0	0	0	108	142	204	25	0	0	0	0	0	50	105	38	5	0	8
447.40708136373	100	doublebond	18:1(4)(1OH,3OH) C5	0	0	0	0	0	11	82	37	57	11	11	0	0	0	28	34	34	10	0	0	0	0	0	11	6	16	38	0	0
448.4149063958	20	doublebond	18:1(4)(1OH,3OH) C5+H	0	0	0	0	0	11	58	31	6	0	0	0	0	0	63	150	8	0	0	0	0	0	0	11	26	44	0	0	11
455.45884361731	15	doublebond	24:1(15) C11-H	0	0	0	0	0	92	245	226	66	11	25	0	0	0	139	28	149	14	22	0	0	0	0	31	53	54	0	0	5
456.46666864938	30	doublebond	24:1(15) C11	0	0	0	0	0	80	28	13	29	0	11	0	0	0	18	0	72	28	0	0	0	0	0	0	0	0	0	0	0
457.47449368145	1.5	doublebond	24:1(15) C11+H	0	0	0	0	0	0	0	18	0	0	11	0	0	0	11	0	9	0	0	0	0	0	0	0	0	0	0	0	0
460.4149063958	50	doublebond	18:1(4)(1OH,3OH) C6-H	0	0	0	0	0	154	129	113	18	30	11	0	0	0	95	85	285	0	11	0	0	0	0	81	47	127	21	0	0
461.42273142787	100	doublebond	18:1(4)(1OH,3OH) C6	0	0	0	0	0	374	428	517	210	81	83	0	0	0	235	266	196	44	83	0	0	0	0	166	195	93	16	0	25
462.43055645994	20	doublebond	18:1(4)(1OH,3OH) C6+H	0	0	0	0	0	134	57	83	0	11	14	0	0	0	106	62	44	11	11	0	0	0	0	30	11	44	0	0	11
469.47449368145	15	doublebond	24:1(15) C12-H	0	0	0	0	0	168	145	204	62	36	58	0	0	0	63	136	196	11	11	0	0	0	0	49	78	43	34	0	25
470.48231871352	30	doublebond	24:1(15) C12	0	0	0	0	0	22	53	48	10	0	11	0	0	0	77	53	60	0	0	0	0	0	0	0	11	21	0	0	0
471.49014374559	1.5	doublebond	24:1(15) C12+H	0	0	0	0	0	14	11	53	0	0	0	0	0	0	9	0	0	0	0	0	0	0	0	0	11	45	0	0	0
474.43055645994	50	doublebond	18:1(4)(1OH,3OH) C7-H	0	0	0	0	0	115	35	83	11	12	10	0	0	0	131	12	54	0	0	0	0	0	0	0	158	20	0	0	0
475.43838149201	100	doublebond	18:1(4)(1OH,3OH) C7	0	0	0	0	0	0	62	21	21	8	11	0	0	0	39	30	16	0	53	0	0	0	0	50	11	11	0	0	0
476.44620652408	20	doublebond	18:1(4)(1OH,3OH) C7+H	0	0	0	0	0	0	30	68	0	0	11	0	0	0	26	75	0	0	0	0	0	0	0	0	15	18	0	0	0
483.49014374559	120	doublebond, doublebond_high	24:1(15) C13-H	0	0	0	0	0	323	517	683	129	97	145	0	0	0	521	232	320	48	36	0	0	0	0	104	147	77	11	0	50
484.49796877766	60	doublebond	24:1(15) C13	0	0	0	0	0	101	48	32	11	16	11	0	0	0	88	75	27	0	0	0	0	0	0	31	60	35	0	0	12
485.50579380973	1.5	doublebond	24:1(15) C13+H	0	0	0	0	0	11	11	28	0	0	0	0	0	0	16	45	38	0	0	0	0	0	0	0	0	15	0	0	0
488.44620652408	50	doublebond	18:1(4)(1OH,3OH) C8-H	0	0	0	0	0	98	46	202	0	11	16	0	0	0	17	24	11	0	0	0	0	0	0	11	269	20	0	0	0
489.45403155615	100	doublebond	18:1(4)(1OH,3OH) C8	0	0	0	0	0	28	21	42	0	11	30	0	0	0	74	11	11	0	0	0	0	0	0	16	0	0	0	0	0
490.46185658822	20	doublebond	18:1(4)(1OH,3OH) C8+H	0	0	0	0	0	25	42	14	0	11	0	0	0	0	11	160	40	0	0	0	0	0	0	0	11	22	0	0	0
497.50579380973	15	doublebond	24:1(15) C14-H	0	0	0	0	0	134	323	262	119	54	44	0	0	0	136	211	175	19	11	0	0	0	0	26	61	51	51	0	0
498.5136188418	30	doublebond	24:1(15) C14	0	0	0	0	0	201	145	302	22	0	32	0	0	0	138	121	111	0	0	0	0	0	0	108	42	11	0	0	0
499.52144387387	1.5	doublebond	24:1(15) C14+H	0	0	0	0	0	37	75	37	17	33	0	0	0	0	27	11	11	11	0	0	0	0	0	26	11	0	0	0	0
502.46185658822	50	doublebond	18:1(4)(1OH,3OH) C9-H	0	0	0	0	0	26	91	35	43	0	11	0	0	0	86	41	11	0	11	0	0	0	0	7	35	23	0	0	0
503.46968162029	100	doublebond	18:1(4)(1OH,3OH) C9	0	0	0	0	0	93	11	66	115	11	40	0	0	0	86	11	113	11	0	0	0	0	0	61	43	56	0	0	0
504.47750665236	20	doublebond	18:1(4)(1OH,3OH) C9+H	0	0	0	0	0	33	78	38	42	11	0	0	0	0	71	136	0	12	0	0	0	0	0	14	17	12	0	0	0
510.5136188418	7.5	doublebond	24:1(15) C15-H	0	0	0	0	0	44	39	32	0	0	11	0	0	0	11	25	36	0	0	0	0	0	0	11	40	46	0	0	0
511.52144387387	15	doublebond, doublebond_low	24:1(15) C15	0	0	0	0	0	224	259	151	90	70	26	0	0	0	105	226	282	40	11	0	0	0	0	81	62	44	11	0	0
512.52926890594	1.5	doublebond	24:1(15) C15+H	0	0	0	0	0	140	140	97	17	13	11	0	0	0	56	75	55	11	0	0	0	0	0	11	0	99	11	0	11
516.47750665236	50	doublebond	18:1(4)(1OH,3OH) C10-H	0	0	0	0	0	39	97	71	75	11	8	0	0	0	65	35	24	0	11	0	0	0	0	16	37	63	0	0	0
517.48533168443	100	doublebond	18:1(4)(1OH,3OH) C10	0	0	0	0	0	39	17	103	49	23	0	0	0	0	76	37	37	11	31	0	0	0	0	17	67	36	11	0	0
518.4931567165	20	doublebond	18:1(4)(1OH,3OH) C10+H	0	0	0	0	0	0	48	0	0	0	0	0	0	0	38	40	11	0	22	0	0	0	0	0	0	0	0	0	0
523.52144387387	15	doublebond	24:1(15) C16-H	0	0	0	0	0	106	158	177	40	20	52	0	0	0	58	109	132	7	22	0	0	0	0	37	51	158	9	0	14
524.52926890594	30	doublebond	24:1(15) C16	0	0	0	0	0	102	96	72	37	0	22	0	0	0	58	84	69	0	0	0	0	0	0	38	12	23	0	0	10
525.53709393801	1.5	doublebond	24:1(15) C16+H	0	0	0	0	0	263	157	352	55	76	58	0	0	0	142	141	230	23	17	0	0	0	0	39	64	90	0	0	0
530.4931567165	50	doublebond	18:1(4)(1OH,3OH) C11-H	0	0	0	0	0	0	49	22	11	9	39	0	0	0	56	34	66	11	0	0	0	0	0	0	27	11	0	0	0
531.50098174857	100	doublebond	18:1(4)(1OH,3OH) C11	0	0	0	0	0	107	45	87	15	25	47	0	0	0	23	55	35	0	11	0	0	0	0	19	23	52	0	0	0
532.50880678064	20	doublebond	18:1(4)(1OH,3OH) C11+H	0	0	0	0	0	31	24	43	0	11	0	0	0	0	0	0	0	11	0	0	0	0	0	0	0	8	0	0	0
537.53709393801	60	doublebond	24:1(15) C17-H	0	0	0	0	0	169	183	188	130	46	35	0	0	0	326	96	94	19	71	0	0	0	0	133	65	52	0	0	21
538.54491897008	120	doublebond, doublebond_high	24:1(15) C17	0	0	0	0	0	238	188	142	56	75	44	0	0	0	262	175	142	46	16	0	0	0	0	40	145	104	21	0	14
539.55274400215	1.5	doublebond	24:1(15) C17+H	0	0	0	0	0	353	270	223	36	56	53	0	0	0	129	109	120	11	0	0	0	0	0	262	63	149	65	0	0
544.50880678064	50	doublebond	18:1(4)(1OH,3OH) C12-H	0	0	0	0	0	36	43	21	0	40	35	0	0	0	46	38	30	0	0	0	0	0	0	41	29	11	11	0	0
545.51663181271	100	doublebond	18:1(4)(1OH,3OH) C12	0	0	0	0	0	42	28	58	102	0	11	0	0	0	29	44	0	11	0	0	0	0	0	35	31	13	0	0	0
546.52445684478	20	doublebond	18:1(4)(1OH,3OH) C12+H	0	0	0	0	0	58	63	0	11	11	0	0	0	0	12	0	0	0	0	0	0	0	0	11	11	0	0	0	0
551.55274400215	15	doublebond	24:1(15) C18-H	0	0	0	0	0	114	95	219	24	11	27	0	0	0	112	114	77	23	11	0	0	0	0	34	119	38	0	0	0
552.56056903422	30	doublebond	24:1(15) C18	0	0	0	0	0	88	621	46	11	15	33	0	0	0	49	22	46	0	0	0	0	0	0	37	14	10	0	0	0
553.56839406629	1.5	doublebond	24:1(15) C18+H	0	0	0	0	0	151	160	186	69	11	49	0	0	0	284	108	161	21	6	0	0	0	0	42	40	77	11	0	0
558.52445684478	50	doublebond	18:1(4)(1OH,3OH) C13-H	0	0	0	0	0	206	224	21	0	14	19	0	0	0	55	33	34	0	22	0	0	0	0	40	30	12	0	0	11
559.53228187685	100	doublebond	18:1(4)(1OH,3OH) C13	0	0	0	0	0	45	74	93	17	60	8	0	0	0	99	47	27	11	0	0	0	0	0	74	11	57	0	0	11
560.54010690892	20	doublebond	18:1(4)(1OH,3OH) C13+H	0	0	0	0	0	76	88	0	0	0	0	0	0	0	29	20	0	0	0	0	0	0	0	0	17	11	0	0	0
565.56839406629	15	doublebond	24:1(15) C19-H	0	0	0	0	0	17	82	164	0	56	20	0	0	0	23	48	43	0	13	0	0	0	0	22	17	88	0	0	0
566.57621909836	30	doublebond	24:1(15) C19	0	0	0	0	0	56	182	27	11	30	10	0	0	0	78	22	84	0	0	0	0	0	0	31	11	53	0	0	9
567.58404413043	1.5	doublebond	24:1(15) C19+H	0	0	0	0	0	75	61	86	15	12	11	0	0	0	75	174	70	0	11	0	0	0	0	19	103	56	0	0	10
572.54010690892	50	doublebond	18:1(4)(1OH,3OH) C14-H	0	0	0	0	0	31	18	73	11	27	14	0	0	0	11	56	23	25	0	0	0	0	0	16	40	16	30	0	11
573.54793194099	100	doublebond	18:1(4)(1OH,3OH) C14	0	0	0	0	0	161	64	70	0	0	35	0	0	0	20	61	118	0	19	0	0	0	0	0	11	11	11	0	0
574.55575697306	20	doublebond	18:1(4)(1OH,3OH) C14+H	0	0	0	0	0	51	19	11	49	11	0	0	0	0	37	17	0	0	0	0	0	0	0	0	0	0	0	0	0
579.58404413043	15	doublebond	24:1(15) C20-H	0	0	0	0	0	184	56	192	0	0	187	0	0	0	101	104	56	0	0	0	0	0	0	11	18	121	0	0	0
580.5918691625	30	doublebond	24:1(15) C20	0	0	0	0	0	289	37	89	0	25	0	0	0	0	0	29	84	0	0	0	0	0	0	0	29	0	0	0	0
581.59969419457	1.5	doublebond	24:1(15) C20+H	0	0	0	0	0	36	57	40	11	11	0	0	0	0	66	11	23	0	0	0	0	0	0	0	11	27	10	0	0
586.55575697306	50	doublebond	18:1(4)(1OH,3OH) C15-H	0	0	0	0	0	69	51	36	12	0	78	0	0	0	28	11	18	11	0	0	0	0	0	11	0	23	0	0	0
587.56358200513	100	doublebond	18:1(4)(1OH,3OH) C15	0	0	0	0	0	71	51	0	11	11	11	0	0	0	11	74	0	0	23	0	0	0	0	0	21	11	0	0	0
588.5714070372	20	doublebond	18:1(4)(1OH,3OH) C15+H	0	0	0	0	0	36	0	0	0	0	0	0	0	0	0	16	0	0	0	0	0	0	0	11	0	0	0	0	0
593.59969419457	15	doublebond	24:1(15) C21-H	0	0	0	0	0	89	141	81	36	11	21	0	0	0	34	19	54	11	17	0	0	0	0	30	22	95	0	0	0
594.60751922664	30	doublebond	24:1(15) C21	0	0	0	0	0	50	45	44	0	10	0	0	0	0	50	24	42	0	25	0	0	0	0	31	69	64	0	0	0
595.61534425871	1.5	doublebond	24:1(15) C21+H	0	0	0	0	0	0	11	0	0	0	0	0	0	0	0	26	0	0	0	0	0	0	0	10	34	10	0	0	0
600.5714070372	50	doublebond	18:1(4)(1OH,3OH) C16-H	0	0	0	0	0	0	16	0	10	0	0	0	0	0	122	11	0	11	0	0	0	0	0	0	0	0	0	0	0
601.57923206927	100	doublebond	18:1(4)(1OH,3OH) C16	0	0	0	0	0	42	175	0	26	0	11	0	0	0	0	17	0	14	0	0	0	0	0	11	11	0	0	0	0
602.58705710134	20	doublebond	18:1(4)(1OH,3OH) C16+H	0	0	0	0	0	155	64	0	81	0	0	0	0	0	88	208	11	0	13	0	0	0	0	44	11	0	85	0	0
605.636079718	100	metaboliteclass	[M+H]+ -CH6O2	0	0	0	0	0	1151	1272	2313	776	521	369	0	0	0	1095	918	1069	201	186	0	0	0	0	735	730	537	65	0	59
607.61534425871	15	doublebond	24:1(15) C22-H	0	0	0	0	0	0	0	0	0	0	0	0	0	0	0	176	0	0	0	0	0	0	0	0	0	0	11	0	0
608.62316929078	30	doublebond	24:1(15) C22	0	0	0	0	0	42	96	47	25	48	0	0	0	0	48	47	172	47	0	0	0	0	0	38	44	23	0	0	0
609.63099432285	1.5	doublebond	24:1(15) C22+H	0	0	0	0	0	0	0	30	18	0	0	0	0	0	24	0	0	0	0	0	0	0	0	0	12	0	0	0	0
616.5996105932	50	doublebond	18:1(4)(1OH,3OH) C17-H	0	0	0	0	0	0	48	0	0	80	0	0	0	0	0	0	0	50	25	0	0	0	0	0	0	0	28	0	0
617.60743562527	100	doublebond	18:1(4)(1OH,3OH) C17	0	0	0	0	0	0	0	0	0	269	0	0	0	0	0	11	0	0	0	0	0	0	0	0	0	0	126	0	0
618.61526065734	20	doublebond	18:1(4)(1OH,3OH) C17+H	0	0	0	0	0	0	0	0	0	0	0	0	0	0	0	0	0	136	11	0	0	0	0	0	564	0	0	0	91
619.65172976743	100	metaboliteclass	Precursor-2H2O	0	0	0	0	0	1843	1849	1973	440	557	354	0	0	0	1155	1083	2062	268	216	0	0	0	0	677	711	803	121	0	212
621.63099432285	15	doublebond	24:1(15) C23-H	0	0	0	0	0	11	61	11	0	0	0	0	0	0	39	59	26	0	11	0	0	0	0	7	12	62	0	0	0
622.63881935492	30	doublebond	24:1(15) C23	0	0	0	0	0	16	25	14	0	0	0	0	0	0	43	11	0	0	0	0	0	0	0	10	0	11	0	0	0
623.64664438699	1.5	doublebond	24:1(15) C23+H	0	0	0	0	0	76	98	183	6	16	0	0	0	0	52	47	33	0	0	0	0	0	0	12	29	20	0	0	0
637.66229445113	200	metaboliteclass	Precursor-H2O	0	0	0	0	0	10317	8785	7229	3349	2599	2932	0	0	0	6071	5297	6427	984	1104	0	0	0	0	3658	3810	3397	488	0	322
655.67285913483	999	precursor	Precursor	0	0	0	0	0	18743	12320	16848	0	0	0	0	0	0	10956	13028	13715	0	0	0	0	0	0	0	0	0	0	0	0
