## Supplementary material for "MS-DIAL 5 multimodal mass spectrometry data mining unveils lipidome complexities": Source data: AlignmentID001203.txt

m/z	Reference intensity	Spectrum	Comment	20230404_Blank_11_POS_EAD14	20230404_C12_10_POS_EAD14	20230404_C13_9_POS_EAD14_1	20230404_C13_9_POS_EAD14_2	20230404_C13_9_POS_EAD14_3	20230404_C13x1_1_POS_EAD14_1	20230404_C13x1_1_POS_EAD14_2	20230404_C13x1_1_POS_EAD14_3	20230404_C13x10_4_POS_EAD14_1	20230404_C13x10_4_POS_EAD14_2	20230404_C13x10_4_POS_EAD14_3	20230404_C13x100_7_POS_EAD14_1	20230404_C13x100_7_POS_EAD14_2	20230404_C13x100_7_POS_EAD14_3	20230404_C13x2_2_POS_EAD14_1	20230404_C13x2_2_POS_EAD14_2	20230404_C13x2_2_POS_EAD14_3	20230404_C13x20_5_POS_EAD14_1	20230404_C13x20_5_POS_EAD14_2	20230404_C13x20_5_POS_EAD14_3	20230404_C13x200_8_POS_EAD14_1	20230404_C13x200_8_POS_EAD14_2	20230404_C13x200_8_POS_EAD14_3	20230404_C13x5_3_POS_EAD14_1	20230404_C13x5_3_POS_EAD14_2	20230404_C13x5_3_POS_EAD14_3	20230404_C13x50_6_POS_EAD14_1	20230404_C13x50_6_POS_EAD14_2	20230404_C13x50_6_POS_EAD14_3
142.02637082177	100	metaboliteclass	Header	0	0	0	0	0	386	595	202	33	34	100	0	0	0	94	123	224	13	11	14	0	0	0	92	63	72	0	0	10
187.05576574326	300	metaboliteclass	Gly-O	0	0	0	0	0	2079	3090	0	302	177	354	0	0	0	734	1218	1319	47	180	170	0	0	0	10	112	598	100	56	172
187.0890546797	400	metaboliteclass	Gly-C	0	0	0	0	0	0	0	1120	260	0	0	0	0	0	0	0	484	235	81	0	0	0	0	469	283	0	91	10	0
209.18999185612	100	acylchain	14:1(9) acyl+	0	0	0	0	0	133	98	149	19	21	32	0	0	0	75	87	101	0	8	0	0	0	0	30	97	24	0	0	0
253.25259211268	100	acylchain	17:0 acyl+	0	0	0	0	0	128	135	101	10	19	29	0	0	0	133	133	103	9	13	98	0	0	0	74	55	36	10	6	0
255.22721179497	100	snposition	-Header -CD2(Sn1)	0	0	0	0	0	0	9	0	0	0	0	0	0	0	25	0	0	0	0	0	0	0	0	0	12	0	0	0	0
270.2475903189	100	acylchain	-Header -17:0-O	0	0	0	0	0	141	374	74	46	0	43	0	0	0	192	70	93	0	0	10	0	0	0	25	12	18	10	0	0
288.2581550026	100	acylchain	-Header -17:0	0	0	0	0	0	234	536	185	82	48	88	0	0	0	275	243	195	27	22	10	0	0	0	94	23	102	9	13	10
314.23741955802	15	doublebond	17:0 C1-H	0	0	0	0	0	33	56	44	7	0	45	0	0	0	11	38	36	5	0	0	0	0	0	15	0	0	0	0	0
314.31019057546	100	acylchain	-Header -14:1(9)-O	0	0	0	0	0	54	77	16	0	0	0	0	0	0	114	26	22	11	0	0	0	0	0	0	6	0	0	0	0
315.24524459009	30	doublebond	17:0 C1	0	0	0	0	0	0	0	0	11	0	8	0	0	0	0	0	0	0	0	0	0	0	0	0	0	0	0	43	0
316.25306962216	1.5	doublebond	17:0 C1+H	0	0	0	0	0	33	64	26	0	0	13	0	0	0	35	19	60	0	0	0	0	0	0	0	16	15	0	0	0
328.25306962216	15	doublebond	17:0 C2-H	0	0	0	0	0	39	74	55	0	0	73	0	0	0	18	33	34	23	9	0	0	0	0	14	0	25	0	0	0
329.26089465423	45	doublebond	17:0 C2	0	0	0	0	0	78	67	71	11	8	18	0	0	0	74	50	34	25	17	0	0	0	0	11	23	122	0	0	0
330.2687196863	60	doublebond	17:0 C2+H	0	0	0	0	0	85	115	121	11	0	41	0	0	0	31	37	100	0	0	30	0	0	0	11	18	11	0	0	0
332.32075525916	100	acylchain	-Header -14:1(9)	0	0	0	0	0	326	413	258	49	120	41	0	0	0	391	135	368	46	47	18	0	0	0	88	44	170	10	13	37
340.761282509	100	metaboliteclass	[Precursor]2+	0	0	0	0	0	445	297	327	80	43	60	0	0	0	310	279	396	18	83	20	0	0	0	115	94	54	10	0	14
342.2687196863	60	doublebond	17:0 C3-H	0	0	0	0	0	281	333	160	21	28	21	0	0	0	131	111	259	32	20	72	0	0	0	83	22	123	0	7	18
343.27654471837	22.5	doublebond	17:0 C3	0	0	0	0	0	13	121	0	0	0	0	0	0	0	11	11	32	0	0	0	0	0	0	0	42	0	0	0	0
344.28436975044	15	doublebond	17:0 C3+H	0	0	0	0	0	49	73	74	17	11	16	0	0	0	44	124	43	10	0	0	0	0	0	0	0	35	0	0	0
356.28436975044	15	doublebond	17:0 C4-H	0	0	0	0	0	88	50	63	19	11	0	0	0	0	27	86	102	0	11	0	0	0	0	36	32	9	0	0	0
357.29219478251	30	doublebond	17:0 C4	0	0	0	0	0	82	31	37	0	0	0	0	0	0	0	7	11	0	0	0	0	0	0	0	0	0	0	0	0
358.30001981458	16.5	doublebond	17:0 C4+H, 14:1(9) C1-H	0	0	0	0	0	65	75	22	0	0	33	0	0	0	12	26	11	0	0	0	0	0	0	11	82	0	0	0	0
359.30784484665	30	doublebond	14:1(9) C1	0	0	0	0	0	11	0	77	0	0	0	0	0	0	0	0	0	0	0	0	0	0	0	0	0	0	0	0	0
360.31566987872	1.5	doublebond	14:1(9) C1+H	0	0	0	0	0	0	0	0	0	0	0	0	0	0	11	0	0	0	0	0	0	0	0	0	11	0	0	0	0
370.30001981458	15	doublebond	17:0 C5-H	0	0	0	0	0	16	42	27	15	0	11	0	0	0	53	40	26	0	0	0	0	0	0	14	0	11	0	0	0
371.30784484665	30	doublebond	17:0 C5	0	0	0	0	0	29	17	79	54	0	0	0	0	0	6	0	4	0	0	0	0	0	0	0	0	0	0	0	0
372.31566987872	16.5	doublebond	17:0 C5+H, 14:1(9) C2-H	0	0	0	0	0	0	57	28	10	20	11	0	0	0	20	11	84	0	11	0	0	0	0	11	24	0	0	0	0
373.32349491079	45	doublebond	14:1(9) C2	0	0	0	0	0	32	51	57	21	12	0	0	0	0	22	84	51	0	11	0	0	0	0	15	45	38	0	0	0
374.33131994286	60	doublebond	14:1(9) C2+H	0	0	0	0	0	215	55	14	0	0	13	0	0	0	19	17	23	0	0	0	0	0	0	8	11	0	0	0	0
384.31566987872	15	doublebond	17:0 C6-H	0	0	0	0	0	171	99	84	11	11	38	0	0	0	82	35	76	0	0	0	0	0	0	53	38	95	0	0	0
385.32349491079	30	doublebond	17:0 C6	0	0	0	0	0	31	37	32	0	0	0	0	0	0	97	12	13	0	0	0	0	0	0	10	7	18	0	0	0
386.33131994286	61.5	doublebond	17:0 C6+H, 14:1(9) C3-H	0	0	0	0	0	220	345	276	37	53	99	0	0	0	186	152	153	21	75	25	0	0	0	59	68	86	7	0	11
387.33914497493	22.5	doublebond	14:1(9) C3	0	0	0	0	0	11	30	19	0	0	0	0	0	0	38	0	0	0	0	0	0	0	0	11	0	0	0	0	0
388.346970007	15	doublebond	14:1(9) C3+H	0	0	0	0	0	0	0	11	0	0	0	0	0	0	0	0	0	0	0	0	0	0	0	0	0	0	0	0	0
396.24630616457	100	snposition	-CD2(Sn1)	0	0	0	0	0	11	25	47	8	0	0	0	0	0	17	136	11	0	11	0	0	0	0	0	34	22	0	0	0
398.33131994286	15	doublebond	17:0 C7-H	0	0	0	0	0	151	114	65	11	25	82	0	0	0	50	82	98	11	40	7	0	0	0	32	64	72	0	0	0
399.33914497493	30	doublebond	17:0 C7	0	0	0	0	0	11	47	10	0	15	0	0	0	0	35	50	18	0	0	0	0	0	0	0	0	0	0	0	0
400.346970007	16.5	doublebond	17:0 C7+H, 14:1(9) C4-H	0	0	0	0	0	99	119	141	11	8	26	0	0	0	41	121	70	0	11	58	0	0	0	14	53	23	0	0	11
401.35479503907	30	doublebond	14:1(9) C4	0	0	0	0	0	34	38	38	12	0	0	0	0	0	58	12	0	0	0	0	0	0	0	8	0	0	0	0	0
402.36262007114	1.5	doublebond	14:1(9) C4+H	0	0	0	0	0	0	0	0	0	0	0	0	0	0	0	0	0	0	0	0	0	0	0	0	0	0	0	0	0
412.27450972057	100	acylchain	-17:0-O	0	0	0	0	0	208	153	142	48	110	23	0	0	0	119	93	150	14	0	0	0	0	0	27	92	50	0	0	6
412.346970007	15	doublebond	17:0 C8-H	0	0	0	0	0	12	0	25	0	7	0	0	0	0	11	11	0	0	0	0	0	0	0	32	58	0	0	0	0
413.35479503907	30	doublebond	17:0 C8	0	0	0	0	0	0	28	0	0	0	0	0	0	0	0	0	11	0	0	0	0	0	0	22	0	0	0	0	0
414.36262007114	16.5	doublebond	17:0 C8+H, 14:1(9) C5-H	0	0	0	0	0	53	23	66	11	0	24	0	0	0	57	20	42	0	0	11	0	0	0	26	23	33	0	0	0
415.37044510321	30	doublebond	14:1(9) C5	0	0	0	0	0	58	44	152	0	12	0	0	0	0	26	22	42	11	0	13	0	0	0	48	0	11	0	0	0
416.37827013528	1.5	doublebond	14:1(9) C5+H	0	0	0	0	0	0	0	0	0	0	0	0	0	0	0	0	18	0	0	0	0	0	0	0	0	0	0	0	0
426.36262007114	15	doublebond	17:0 C9-H	0	0	0	0	0	47	35	55	31	0	36	0	0	0	24	70	41	0	35	0	0	0	0	18	36	0	0	0	0
427.37044510321	30	doublebond	17:0 C9	0	0	0	0	0	70	0	11	0	0	0	0	0	0	0	11	14	0	0	0	0	0	0	10	4	17	0	0	0
428.37827013528	16.5	doublebond	17:0 C9+H, 14:1(9) C6-H	0	0	0	0	0	108	79	122	0	22	11	0	0	0	422	133	46	49	11	0	0	0	0	11	14	11	0	0	0
429.2772493722	100	acylchain	-17:0	0	0	0	0	0	0	11	93	11	0	12	0	0	0	38	10	0	0	0	0	0	0	0	0	11	14	0	0	0
429.38609516735	30	doublebond	14:1(9) C6	0	0	0	0	0	145	114	72	21	20	11	0	0	0	42	80	104	11	30	0	0	0	0	38	38	15	11	0	0
430.39392019942	1.5	doublebond	14:1(9) C6+H	0	0	0	0	0	0	0	0	0	0	0	0	0	0	0	0	0	0	0	0	0	0	0	0	0	0	0	0	0
440.37827013528	15	doublebond	17:0 C10-H	0	0	0	0	0	83	92	113	11	37	42	0	0	0	73	122	70	9	86	11	0	0	0	62	99	28	0	0	0
441.38609516735	30	doublebond	17:0 C10	0	0	0	0	0	43	38	95	0	0	0	0	0	0	21	21	38	0	4	0	0	0	0	11	0	22	0	0	0
442.39392019942	121.5	doublebond, doublebond_high	17:0 C10+H, 14:1(9) C7-H	0	0	0	0	0	243	265	354	67	59	42	0	0	0	177	138	204	19	33	61	0	0	0	87	113	80	4	11	0
443.40174523149	60	doublebond	14:1(9) C7	0	0	0	0	0	154	373	287	69	68	46	0	0	0	181	170	181	25	8	32	0	0	0	111	112	21	0	0	20
444.40957026356	1.5	doublebond	14:1(9) C7+H	0	0	0	0	0	0	0	0	0	0	0	0	0	0	11	0	11	0	0	0	0	0	0	0	0	0	0	0	0
454.39392019942	15	doublebond	17:0 C11-H	0	0	0	0	0	117	54	153	11	10	49	0	0	0	191	34	19	0	0	0	0	0	0	21	34	28	0	0	11
455.25651392762	15	doublebond	17:0 C1-H	0	0	0	0	0	0	0	0	0	0	0	0	0	0	0	0	0	0	0	0	0	0	0	0	0	0	0	0	0
455.40174523149	30	doublebond	17:0 C11	0	0	0	0	0	18	33	21	0	14	0	0	0	0	0	0	23	11	39	0	0	0	0	0	15	0	0	0	0
456.26433895969	30	doublebond	17:0 C1	0	0	0	0	0	0	0	0	0	0	0	0	0	0	0	0	11	0	0	0	0	0	0	0	0	0	0	0	0
456.33710997713	100	acylchain	-14:1(9)-O	0	0	0	0	0	76	122	144	13	11	11	0	0	0	57	63	79	0	18	0	0	0	0	64	17	44	0	8	11
456.40957026356	16.5	doublebond	17:0 C11+H, 14:1(9) C8-H	0	0	0	0	0	46	11	64	22	0	0	0	0	0	0	24	11	0	0	0	0	0	0	0	26	11	0	7	0
457.27216399176	1.5	doublebond	17:0 C1+H	0	0	0	0	0	0	0	15	0	0	0	0	0	0	0	0	0	0	0	0	0	0	0	0	0	0	0	0	0
457.41739529563	30	doublebond	14:1(9) C8	0	0	0	0	0	28	97	60	0	0	12	0	0	0	23	31	146	0	0	0	0	0	0	0	18	12	0	0	0
458.4252203277	1.5	doublebond	14:1(9) C8+H	0	0	0	0	0	8	0	0	0	0	0	0	0	0	0	0	0	0	0	0	0	0	0	0	0	0	0	0	0
468.40957026356	15	doublebond	17:0 C12-H	0	0	0	0	0	24	44	20	6	0	0	0	0	0	51	64	60	0	0	0	0	0	0	11	64	11	0	0	10
469.27216399176	15	doublebond	17:0 C2-H	0	0	0	0	0	12	0	14	0	0	0	0	0	0	11	0	0	0	0	0	0	0	0	27	0	0	0	0	0
469.41739529563	37.5	doublebond	17:0 C12, 14:1(9) C9-H	0	0	0	0	0	11	31	12	0	0	0	0	0	0	11	0	24	0	0	0	0	0	0	11	11	0	0	0	0
470.27998902383	45	doublebond	17:0 C2	0	0	0	0	0	84	111	209	12	22	42	0	0	0	104	42	152	0	0	0	0	0	0	43	30	24	5	0	0
470.4252203277	16.5	doublebond, doublebond_low	17:0 C12+H, 14:1(9) C9	0	0	0	0	0	20	11	0	0	0	0	0	0	0	0	0	0	0	11	0	0	0	0	0	0	0	0	0	0
471.2878140559	60	doublebond	17:0 C2+H	0	0	0	0	0	4	11	0	0	0	0	0	0	0	0	11	0	0	0	0	0	0	0	0	0	10	0	0	0
471.43304535977	1.5	doublebond	14:1(9) C9+H	0	0	0	0	0	0	0	9	0	0	0	0	0	0	0	0	0	0	0	0	0	0	0	0	0	0	0	0	0
473.33984962876	100	acylchain	-14:1(9)	0	0	0	0	0	144	91	106	18	15	10	0	0	0	42	51	63	11	0	8	0	0	0	147	36	89	0	11	0
482.4252203277	30	doublebond	17:0 C13-H, 14:1(9) C10-H	0	0	0	0	0	99	105	46	0	20	11	0	0	0	28	18	63	0	0	0	0	0	0	16	34	23	0	11	0
483.2878140559	60	doublebond	17:0 C3-H	0	0	0	0	0	36	127	34	0	0	0	0	0	0	13	0	24	0	0	0	0	0	0	11	27	11	0	0	0
483.43304535977	60	doublebond	17:0 C13, 14:1(9) C10	0	0	0	0	0	47	17	6	0	0	0	0	0	0	0	11	0	0	0	0	0	0	0	11	30	0	0	0	0
484.29563908797	22.5	doublebond	17:0 C3	0	0	0	0	0	0	11	0	0	0	0	0	0	0	41	0	0	0	0	0	0	0	0	0	0	0	0	0	0
484.44087039184	3	doublebond	17:0 C13+H, 14:1(9) C10+H	0	0	0	0	0	0	24	51	0	11	0	0	0	0	17	11	14	0	0	0	0	0	0	0	11	0	0	0	0
485.30346412004	15	doublebond	17:0 C3+H	0	0	0	0	0	0	0	0	0	0	0	0	0	0	0	0	11	0	0	0	0	0	0	0	0	0	0	0	0
496.44087039184	75	doublebond	17:0 C14-H, 14:1(9) C11-H	0	0	0	0	0	107	188	101	25	7	58	0	0	0	127	120	181	11	35	0	0	0	0	37	130	49	0	0	21
497.30346412004	15	doublebond	17:0 C4-H	0	0	0	0	0	11	0	0	0	0	0	0	0	0	0	0	0	0	0	0	0	0	0	0	0	0	0	0	0
497.44869542391	150	doublebond, doublebond_high	17:0 C14, 14:1(9) C11	0	0	0	0	0	72	22	48	11	11	0	0	0	0	8	34	60	0	0	0	0	0	0	0	11	7	11	0	0
498.31128915211	30	doublebond	17:0 C4	0	0	0	0	0	0	0	11	0	0	0	0	0	0	15	8	0	0	0	0	0	0	0	0	0	0	0	0	0
498.45652045598	3	doublebond	17:0 C14+H, 14:1(9) C11+H	0	0	0	0	0	0	21	3	28	0	11	0	0	0	11	11	18	0	0	0	0	0	0	10	0	0	0	0	0
499.31911418418	16.5	doublebond	17:0 C4+H, 14:1(9) C1-H	0	0	0	0	0	0	18	0	0	0	0	0	0	0	20	0	11	0	0	0	0	0	0	0	6	0	0	0	0
500.32693921625	30	doublebond	14:1(9) C1	0	0	0	0	0	0	0	0	0	0	0	0	0	0	0	0	0	0	0	0	0	0	0	0	0	0	0	0	0
501.33476424832	1.5	doublebond	14:1(9) C1+H	0	0	0	0	0	0	0	0	0	0	0	0	0	0	0	0	0	0	0	0	0	0	0	0	0	0	0	0	0
510.45652045598	30	doublebond	17:0 C15-H, 14:1(9) C12-H	0	0	0	0	0	54	110	55	11	21	0	0	0	0	50	46	22	0	13	0	0	0	0	30	11	48	0	0	0
511.31911418418	15	doublebond	17:0 C5-H	0	0	0	0	0	0	20	11	0	0	17	0	0	0	0	0	0	0	0	0	0	0	0	0	0	0	0	0	0
511.46434548805	60	doublebond	17:0 C15, 14:1(9) C12	0	0	0	0	0	11	23	31	0	0	11	0	0	0	11	11	16	0	0	11	0	0	0	0	0	44	11	0	0
512.32693921625	30	doublebond	17:0 C5	0	0	0	0	0	0	0	32	0	0	0	0	0	0	0	10	11	0	0	0	0	0	0	10	11	0	0	0	0
512.47217052012	3	doublebond	17:0 C15+H, 14:1(9) C12+H	0	0	0	0	0	0	0	0	0	0	0	0	0	0	0	0	0	0	0	0	0	0	0	0	0	0	0	0	0
513.33476424832	16.5	doublebond	17:0 C5+H, 14:1(9) C2-H	0	0	0	0	0	12	11	0	0	0	0	0	0	0	0	0	0	0	0	0	0	0	0	0	0	0	0	0	0
514.34258928039	45	doublebond	14:1(9) C2	0	0	0	0	0	29	64	120	0	0	0	0	0	0	16	20	87	0	0	0	0	0	0	15	11	16	0	0	0
515.35041431246	60	doublebond	14:1(9) C2+H	0	0	0	0	0	19	0	0	0	0	0	0	0	0	0	0	0	0	0	0	0	0	0	0	0	0	0	0	0
524.47217052012	30	doublebond	17:0 C16-H, 14:1(9) C13-H	0	0	0	0	0	39	7	11	5	0	11	0	0	0	0	11	32	0	0	0	0	0	0	11	11	0	0	0	0
525.33476424832	15	doublebond	17:0 C6-H	0	0	0	0	0	11	11	0	0	0	0	0	0	0	19	0	0	11	0	0	0	0	0	11	11	0	0	0	0
525.47999555219	60	doublebond	17:0 C16, 14:1(9) C13	0	0	0	0	0	41	38	34	0	0	0	0	0	0	0	10	9	0	0	0	0	0	0	0	11	0	0	0	0
526.34258928039	30	doublebond	17:0 C6	0	0	0	0	0	11	18	7	0	6	0	0	0	0	36	11	0	0	0	0	0	0	0	0	0	22	0	0	0
526.48782058426	3	doublebond	17:0 C16+H, 14:1(9) C13+H	0	0	0	0	0	0	0	0	0	0	0	0	0	0	0	0	0	0	0	0	0	0	0	0	0	0	0	0	0
527.35041431246	61.5	doublebond	17:0 C6+H, 14:1(9) C3-H	0	0	0	0	0	77	27	11	0	5	0	0	0	0	31	11	30	0	0	0	0	0	0	25	0	21	0	0	0
528.35823934453	22.5	doublebond	14:1(9) C3	0	0	0	0	0	11	0	52	0	0	0	0	0	0	0	0	0	0	0	0	0	0	0	0	0	0	0	0	0
529.3660643766	15	doublebond	14:1(9) C3+H	0	0	0	0	0	0	0	0	0	0	0	0	0	0	0	0	0	0	0	0	0	0	0	0	0	0	0	0	0
539.35041431246	15	doublebond	17:0 C7-H	0	0	0	0	0	0	0	0	0	0	0	0	0	0	0	0	0	0	0	0	0	0	0	0	0	0	0	0	0
540.35823934453	30	doublebond	17:0 C7	0	0	0	0	0	0	0	0	0	0	0	0	0	0	0	0	0	0	0	0	0	0	0	0	0	0	0	0	0
540.5034706484	500	metaboliteclass	Precursor -C2H8NO4P	0	0	0	0	0	1738	1843	2334	758	487	291	0	0	0	1169	2392	2090	136	126	130	0	0	0	772	574	544	68	120	124
541.3660643766	16.5	doublebond	17:0 C7+H, 14:1(9) C4-H	0	0	0	0	0	11	0	0	0	0	0	0	0	0	11	0	11	0	0	0	0	0	0	0	0	0	0	0	0
542.37388940867	30	doublebond	14:1(9) C4	0	0	0	0	0	20	43	85	0	0	0	0	0	0	22	27	11	0	0	0	0	0	0	0	19	0	0	0	0
543.38171444074	1.5	doublebond	14:1(9) C4+H	0	0	0	0	0	0	0	0	0	0	0	0	0	0	0	0	0	0	0	0	0	0	0	0	0	0	0	0	0
553.3660643766	15	doublebond	17:0 C8-H	0	0	0	0	0	18	21	43	0	0	0	0	0	0	11	83	38	0	0	0	0	0	0	0	14	4	0	0	0
554.37388940867	30	doublebond	17:0 C8	0	0	0	0	0	11	25	11	21	0	0	0	0	0	11	4	0	0	0	0	0	0	0	0	0	0	0	0	0
555.38171444074	16.5	doublebond	17:0 C8+H, 14:1(9) C5-H	0	0	0	0	0	11	12	11	0	0	0	0	0	0	0	11	22	0	0	0	0	0	0	0	0	0	0	0	0
556.38953947281	30	doublebond	14:1(9) C5	0	0	0	0	0	11	10	85	0	0	0	0	0	0	11	21	10	0	0	0	0	0	0	11	0	11	0	0	0
557.39736450488	1.5	doublebond	14:1(9) C5+H	0	0	0	0	0	0	0	0	0	0	0	0	0	0	0	0	0	0	0	0	0	0	0	0	0	0	0	0	0
567.38171444074	15	doublebond	17:0 C9-H	0	0	0	0	0	31	0	15	0	0	0	0	0	0	8	38	14	0	0	0	0	0	0	0	0	0	0	0	0
568.38953947281	30	doublebond	17:0 C9	0	0	0	0	0	0	15	12	0	0	0	0	0	0	11	52	0	0	0	0	0	0	0	0	7	11	0	0	0
569.39736450488	16.5	doublebond	17:0 C9+H, 14:1(9) C6-H	0	0	0	0	0	11	17	11	0	0	0	0	0	0	0	0	0	0	0	0	0	0	0	0	11	31	0	0	0
570.40518953695	30	doublebond	14:1(9) C6	0	0	0	0	0	0	17	13	0	0	0	0	0	0	11	0	19	0	0	0	0	0	0	0	0	11	0	0	0
571.41301456902	1.5	doublebond	14:1(9) C6+H	0	0	0	0	0	0	0	0	0	0	0	0	0	0	0	0	0	0	0	0	0	0	0	0	0	0	0	0	0
581.39736450488	15	doublebond	17:0 C10-H	0	0	0	0	0	16	15	57	0	0	0	0	0	0	6	5	24	0	0	0	0	0	0	11	11	11	0	0	0
582.40518953695	30	doublebond	17:0 C10	0	0	0	0	0	13	70	11	7	0	19	0	0	0	12	0	11	0	0	0	0	0	0	0	10	0	0	0	0
583.41301456902	121.5	doublebond, doublebond_high	17:0 C10+H, 14:1(9) C7-H	0	0	0	0	0	112	100	24	0	0	11	0	0	0	34	38	60	0	11	0	0	0	0	11	17	11	0	0	0
584.42083960109	60	doublebond	14:1(9) C7	0	0	0	0	0	22	44	32	0	5	31	0	0	0	0	11	54	0	0	0	0	0	0	0	10	0	0	0	0
585.42866463316	1.5	doublebond	14:1(9) C7+H	0	0	0	0	0	0	0	0	0	0	0	0	0	0	0	0	0	0	0	0	0	0	0	0	0	0	0	0	0
595.41301456902	15	doublebond	17:0 C11-H	0	0	0	0	0	8	20	98	0	0	0	0	0	0	0	8	12	0	0	0	0	0	0	0	13	0	0	0	0
596.42083960109	30	doublebond	17:0 C11	0	0	0	0	0	32	116	53	11	0	0	0	0	0	17	38	11	0	0	0	0	0	0	12	7	7	0	0	0
597.42866463316	16.5	doublebond	17:0 C11+H, 14:1(9) C8-H	0	0	0	0	0	11	11	44	0	0	0	0	0	0	11	11	11	0	0	0	0	0	0	0	0	7	0	0	0
598.43648966523	30	doublebond	14:1(9) C8	0	0	0	0	0	11	11	20	11	0	6	0	0	0	73	11	20	0	0	0	0	0	0	0	6	0	0	0	0
599.4443146973	1.5	doublebond	14:1(9) C8+H	0	0	0	0	0	0	0	0	0	0	0	0	0	0	0	0	0	0	0	0	0	0	0	0	0	0	0	0	0
609.42866463316	15	doublebond	17:0 C12-H	0	0	0	0	0	74	88	51	58	11	37	0	0	0	55	40	63	0	11	0	0	0	0	11	14	11	0	0	0
610.43648966523	37.5	doublebond	17:0 C12, 14:1(9) C9-H	0	0	0	0	0	24	41	31	17	0	0	0	0	0	36	11	0	0	0	0	0	0	0	11	0	0	0	0	0
611.4443146973	16.5	doublebond, doublebond_low	17:0 C12+H, 14:1(9) C9	0	0	0	0	0	18	0	0	0	0	0	0	0	0	9	0	0	0	0	0	0	0	0	0	0	0	0	0	0
612.45213972937	1.5	doublebond	14:1(9) C9+H	0	0	0	0	0	0	0	0	0	0	0	0	0	0	0	5	0	0	0	0	0	0	0	0	0	0	0	0	0
623.4443146973	30	doublebond	17:0 C13-H, 14:1(9) C10-H	0	0	0	0	0	109	180	326	39	44	47	0	0	0	227	224	103	11	0	21	0	0	0	43	42	33	11	0	0
624.45213972937	60	doublebond	17:0 C13, 14:1(9) C10	0	0	0	0	0	11	11	38	0	0	0	0	0	0	46	0	11	0	0	0	0	0	0	0	0	0	0	10	0
625.45996476144	3	doublebond	17:0 C13+H, 14:1(9) C10+H	0	0	0	0	0	0	0	11	0	0	0	0	0	0	0	0	0	0	0	0	0	0	0	0	0	0	0	0	0
637.45996476144	75	doublebond	17:0 C14-H, 14:1(9) C11-H	0	0	0	0	0	0	86	73	0	35	0	0	0	0	26	25	25	0	0	0	0	0	0	23	0	11	0	0	0
638.46778979351	150	doublebond, doublebond_high	17:0 C14, 14:1(9) C11	0	0	0	0	0	70	53	86	0	11	20	0	0	0	71	23	24	0	0	11	0	0	0	12	0	51	0	4	0
639.47561482558	3	doublebond	17:0 C14+H, 14:1(9) C11+H	0	0	0	0	0	0	0	0	0	0	0	0	0	0	0	0	0	0	0	0	0	0	0	0	0	0	0	0	0
651.47561482558	30	doublebond	17:0 C15-H, 14:1(9) C12-H	0	0	0	0	0	29	59	15	0	0	0	0	0	0	11	9	15	0	0	0	0	0	0	13	11	0	0	0	0
652.48343985765	60	doublebond	17:0 C15, 14:1(9) C12	0	0	0	0	0	24	21	114	0	0	0	0	0	0	46	11	93	0	0	0	0	0	0	89	14	16	0	0	0
653.49126488972	3	doublebond	17:0 C15+H, 14:1(9) C12+H	0	0	0	0	0	9	0	11	0	0	0	0	0	0	7	0	0	0	0	0	0	0	0	0	0	0	0	0	0
665.49126488972	30	doublebond	17:0 C16-H, 14:1(9) C13-H	0	0	0	0	0	0	0	11	0	0	0	0	0	0	0	0	0	0	0	0	0	0	0	0	0	11	0	0	0
666.49908992179	60	doublebond	17:0 C16, 14:1(9) C13	0	0	0	0	0	0	16	0	0	0	0	0	0	0	11	0	0	0	0	0	0	0	0	0	0	0	0	0	0
667.50691495386	3	doublebond	17:0 C16+H, 14:1(9) C13+H	0	0	0	0	0	0	0	0	0	0	0	0	0	0	0	0	0	0	0	0	0	0	0	0	0	0	0	0	0
681.522565018	999	precursor	Precursor	0	0	0	0	0	4690	8757	5717	1658	3054	2851	0	0	0	4146	4706	5647	981	948	1161	0	0	0	2322	2969	2483	429	536	618
