## Supplementary material for "MS-DIAL 5 multimodal mass spectrometry data mining unveils lipidome complexities": Source data: AlignmentID001205.txt

m/z	Reference intensity	Spectrum	Comment	20230404_Blank_11_POS_EAD14	20230404_C12_10_POS_EAD14	20230404_C13_9_POS_EAD14_1	20230404_C13_9_POS_EAD14_2	20230404_C13_9_POS_EAD14_3	20230404_C13x1_1_POS_EAD14_1	20230404_C13x1_1_POS_EAD14_2	20230404_C13x1_1_POS_EAD14_3	20230404_C13x10_4_POS_EAD14_1	20230404_C13x10_4_POS_EAD14_2	20230404_C13x10_4_POS_EAD14_3	20230404_C13x100_7_POS_EAD14_1	20230404_C13x100_7_POS_EAD14_2	20230404_C13x100_7_POS_EAD14_3	20230404_C13x2_2_POS_EAD14_1	20230404_C13x2_2_POS_EAD14_2	20230404_C13x2_2_POS_EAD14_3	20230404_C13x20_5_POS_EAD14_1	20230404_C13x20_5_POS_EAD14_2	20230404_C13x20_5_POS_EAD14_3	20230404_C13x200_8_POS_EAD14_1	20230404_C13x200_8_POS_EAD14_2	20230404_C13x200_8_POS_EAD14_3	20230404_C13x5_3_POS_EAD14_1	20230404_C13x5_3_POS_EAD14_2	20230404_C13x5_3_POS_EAD14_3	20230404_C13x50_6_POS_EAD14_1	20230404_C13x50_6_POS_EAD14_2	20230404_C13x50_6_POS_EAD14_3
253.25259211268	100	acylchain	17:0 acyl	0	0	0	0	0	589	930	732	88	90	195	17	35	0	700	658	516	71	204	43	0	0	0	219	521	179	106	87	66
315.26824217682	100	acylchain	22:4(7,10,13,16) acyl	0	0	0	0	0	1628	1375	1780	332	380	259	19	49	19	1303	1250	803	188	257	87	0	0	0	621	742	827	52	88	57
316.29255171787	100	snposition	-CD2(Sn1)	0	0	0	0	0	576	518	759	127	101	83	18	0	0	715	584	410	37	49	102	0	0	0	182	182	303	25	25	120
332.32075527387	200	acylchain	-22:4(7,10,13,16)-O	0	0	0	0	0	4082	3217	4613	1306	1077	2936	235	112	106	4253	4037	4204	643	1104	574	0	0	0	2892	2014	2166	359	352	179
350.33131995757	50	acylchain	-22:4(7,10,13,16)	0	0	0	0	0	479	255	235	122	108	114	0	0	9	522	362	286	32	11	0	0	0	0	72	86	269	10	11	39
358.29947124939	12.5	doublebond	22:4(7,10,13,16) C1-H_p3	0	0	0	0	0	11	11	45	0	0	0	0	0	0	0	18	0	0	0	0	0	0	0	0	11	0	0	0	0
359.30729628146	25	doublebond	22:4(7,10,13,16) C1_p3	0	0	0	0	0	11	0	11	0	0	0	0	0	0	0	11	11	0	0	0	0	0	0	0	11	6	0	0	0
360.31512131353	1.25	doublebond	22:4(7,10,13,16) C1+H_p3	0	0	0	0	0	22	38	40	0	11	11	0	0	0	9	28	26	0	0	0	0	0	0	11	18	16	0	0	0
372.31512131353	12.5	doublebond	22:4(7,10,13,16) C2-H_p3	0	0	0	0	0	11	0	0	0	0	0	0	0	0	11	0	0	0	0	0	0	0	0	22	0	0	0	0	0
373.3229463456	37.5	doublebond	22:4(7,10,13,16) C2_p3	0	0	0	0	0	103	27	13	11	0	0	0	0	0	81	121	11	0	0	0	0	0	0	0	11	11	0	0	0
374.33077137767	50	doublebond	22:4(7,10,13,16) C2+H_p3	0	0	0	0	0	11	20	32	0	10	11	0	0	0	20	11	23	11	0	0	0	0	0	0	0	0	0	0	0
386.33077137767	50	doublebond	22:4(7,10,13,16) C3-H_p3	0	0	0	0	0	116	57	102	9	0	31	0	0	0	105	63	62	11	11	0	0	0	0	0	18	24	0	0	0
387.33859640974	18.75	doublebond	22:4(7,10,13,16) C3_p3	0	0	0	0	0	0	17	0	0	0	11	0	0	0	11	0	11	0	0	0	0	0	0	0	0	0	0	0	0
388.34642144181	12.5	doublebond	22:4(7,10,13,16) C3+H_p3	0	0	0	0	0	30	0	16	0	0	0	0	0	0	0	0	0	0	0	0	0	0	0	0	0	0	0	0	0
394.33640533801	200	acylchain	-17:0-O	0	0	0	0	0	3356	2270	3911	304	710	824	27	47	32	2785	2078	1371	568	236	317	0	0	0	1590	1697	1221	65	42	102
400.34642144181	12.5	doublebond	22:4(7,10,13,16) C4-H_p3	0	0	0	0	0	0	33	0	10	0	0	0	0	0	17	0	0	0	0	0	0	0	0	5	0	19	0	0	0
401.35424647388	25	doublebond	22:4(7,10,13,16) C4_p3	0	0	0	0	0	19	18	0	0	11	0	0	0	0	7	11	0	0	0	0	0	0	0	13	59	0	0	0	0
402.36207150595	1.25	doublebond	22:4(7,10,13,16) C4+H_p3	0	0	0	0	0	0	0	0	0	0	0	0	0	0	0	0	0	0	0	0	0	0	0	0	0	0	0	0	0
412.34697002171	50	acylchain	-17:0	0	0	0	0	0	254	252	112	17	60	52	11	0	0	260	283	91	17	11	11	0	0	0	58	30	118	0	12	0
414.36207150595	100	doublebond, doublebond_high	22:4(7,10,13,16) C5-H_p3	0	0	0	0	0	42	31	11	4	38	0	0	0	0	11	32	11	0	0	0	0	0	0	0	0	0	0	0	0
415.36989653802	50	doublebond	22:4(7,10,13,16) C5_p3	0	0	0	0	0	11	32	29	0	0	0	0	0	0	11	11	19	0	0	0	0	0	0	0	0	0	0	0	0
416.37772157009	1.25	doublebond	22:4(7,10,13,16) C5+H_p3	0	0	0	0	0	0	0	0	0	0	0	0	0	0	0	0	0	0	0	0	0	0	0	0	0	0	0	0	0
420.31512131353	12.5	doublebond	17:0 C1-H	0	0	0	0	0	11	18	0	0	0	0	0	0	0	11	0	11	0	0	0	0	0	0	15	0	0	0	0	0
421.3229463456	25	doublebond	17:0 C1	0	0	0	0	0	28	17	11	0	0	11	0	0	0	0	11	0	0	0	0	0	0	0	0	11	0	0	0	0
422.33077137767	1.25	doublebond	17:0 C1+H	0	0	0	0	0	0	0	35	0	0	0	0	0	0	0	10	11	0	0	0	0	0	0	0	0	0	0	0	0
428.37772157009	12.5	doublebond	22:4(7,10,13,16) C6-H_p3	0	0	0	0	0	25	36	61	0	0	0	0	0	0	47	0	0	0	0	0	0	0	0	0	6	0	0	0	0
429.38554660216	25	doublebond	22:4(7,10,13,16) C6_p3	0	0	0	0	0	28	23	37	0	14	0	0	0	0	44	59	21	0	0	0	0	0	0	0	0	11	0	0	0
430.39337163423	1.25	doublebond	22:4(7,10,13,16) C6+H_p3	0	0	0	0	0	0	0	0	0	0	0	0	0	0	0	0	0	0	0	0	0	0	0	0	0	0	0	0	0
434.33077137767	12.5	doublebond	17:0 C2-H	0	0	0	0	0	0	0	0	0	0	0	0	0	0	0	39	53	0	0	0	0	0	0	0	0	0	0	0	0
435.33859640974	37.5	doublebond	17:0 C2	0	0	0	0	0	22	18	12	0	9	0	0	0	0	40	11	13	0	0	0	0	0	0	7	11	11	0	0	0
436.34642144181	50	doublebond	17:0 C2+H	0	0	0	0	0	11	19	0	0	0	0	0	0	0	0	0	46	0	0	0	0	0	0	11	0	0	0	0	0
441.38554660216	6.25	doublebond	22:4(7,10,13,16) C7-H_p3	0	0	0	0	0	11	0	0	0	0	0	0	0	0	27	12	22	0	10	0	0	0	0	0	0	0	0	0	0
442.39337163423	12.5	doublebond, doublebond_low	22:4(7,10,13,16) C7_p3	0	0	0	0	0	40	16	31	0	18	0	0	0	0	16	35	0	0	0	0	0	0	0	0	11	11	0	0	0
443.4011966663	1.25	doublebond	22:4(7,10,13,16) C7+H_p3	0	0	0	0	0	0	17	0	0	0	0	0	0	0	0	0	0	0	0	0	0	0	0	0	0	11	0	0	0
448.34642144181	50	doublebond	17:0 C3-H	0	0	0	0	0	0	11	0	0	0	0	0	0	0	0	0	0	0	0	0	0	0	0	0	11	11	0	0	0
449.35424647388	18.75	doublebond	17:0 C3	0	0	0	0	0	0	0	0	0	0	0	0	0	0	0	11	0	0	0	0	0	0	0	0	0	0	0	0	0
450.36207150595	12.5	doublebond	17:0 C3+H	0	0	0	0	0	13	11	11	0	0	0	0	0	0	0	0	0	0	0	0	0	0	0	0	0	0	0	0	0
454.39337163423	100	doublebond, doublebond_high	22:4(7,10,13,16) C8-H_p3	0	0	0	0	0	37	0	0	11	0	0	0	0	0	0	0	0	0	0	0	0	0	0	11	0	11	0	0	0
455.4011966663	50	doublebond	22:4(7,10,13,16) C8_p3	0	0	0	0	0	34	0	10	22	0	34	0	0	0	47	0	11	0	0	0	0	0	0	0	11	0	0	0	0
456.40902169837	100	doublebond, doublebond_high	22:4(7,10,13,16) C8+H_p3	0	0	0	0	0	23	16	170	0	0	11	0	0	0	82	13	13	0	0	0	0	0	0	11	11	37	0	0	11
462.36207150595	12.5	doublebond	17:0 C4-H	0	0	0	0	0	0	0	29	0	0	0	0	0	0	73	0	9	0	0	0	0	0	0	0	0	0	0	0	0
463.36989653802	25	doublebond	17:0 C4	0	0	0	0	0	0	0	0	0	0	0	0	0	0	7	0	0	0	0	0	0	0	0	0	0	0	0	0	0
464.37772157009	1.25	doublebond	17:0 C4+H	0	0	0	0	0	11	0	0	0	0	0	0	0	0	11	0	0	0	0	0	0	0	0	0	0	0	0	0	0
468.40902169837	50	doublebond	22:4(7,10,13,16) C9-H_p3	0	0	0	0	0	47	55	42	10	0	0	0	0	0	32	0	34	0	11	0	0	0	0	8	11	0	0	0	0
469.41684673044	100	doublebond, doublebond_high	22:4(7,10,13,16) C9_p3	0	0	0	0	0	25	38	43	0	0	11	0	0	0	29	26	8	0	0	0	0	0	0	17	11	0	0	0	0
470.42467176251	1.25	doublebond	22:4(7,10,13,16) C9+H_p3	0	0	0	0	0	35	57	0	0	0	0	0	0	0	11	0	32	0	0	0	0	0	0	0	0	0	0	0	0
476.37772157009	12.5	doublebond	17:0 C5-H	0	0	0	0	0	0	0	0	11	0	0	0	0	0	5	11	0	0	0	0	0	0	0	0	0	0	0	10	0
477.38554660216	25	doublebond	17:0 C5	0	0	0	0	0	0	0	0	0	0	11	0	0	0	0	0	0	0	0	0	0	0	0	0	0	0	0	0	0
478.39337163423	1.25	doublebond	17:0 C5+H	0	0	0	0	0	11	11	0	0	0	0	0	0	0	11	0	0	0	0	0	0	0	0	0	0	0	0	0	0
481.41684673044	6.25	doublebond	22:4(7,10,13,16) C10-H_p3	0	0	0	0	0	0	0	8	0	0	0	0	0	0	0	11	11	0	0	0	0	0	0	0	11	7	0	0	0
482.42467176251	12.5	doublebond, doublebond_low	22:4(7,10,13,16) C10_p3	0	0	0	0	0	55	36	48	0	0	0	0	0	0	22	15	20	0	0	0	0	0	0	10	0	11	11	0	0
483.43249679458	1.25	doublebond	22:4(7,10,13,16) C10+H_p3	0	0	0	0	0	24	0	11	11	0	0	0	0	0	11	18	0	0	0	0	0	0	0	0	0	11	0	0	0
490.39337163423	12.5	doublebond	17:0 C6-H	0	0	0	0	0	0	11	0	0	0	0	0	0	0	0	0	0	0	0	0	0	0	0	0	11	0	0	0	0
491.4011966663	25	doublebond	17:0 C6	0	0	0	0	0	0	0	0	0	11	0	0	0	0	0	0	0	0	0	0	0	0	0	0	0	0	0	0	0
492.40902169837	1.25	doublebond	17:0 C6+H	0	0	0	0	0	0	11	0	0	0	0	0	0	0	0	0	0	0	0	0	0	0	0	0	0	0	0	0	0
494.42467176251	100	doublebond, doublebond_high	22:4(7,10,13,16) C11-H_p3	0	0	0	0	0	154	163	24	0	0	53	0	0	0	12	34	0	0	0	0	0	0	0	16	15	0	0	0	0
495.43249679458	50	doublebond	22:4(7,10,13,16) C11_p3	0	0	0	0	0	0	19	11	0	0	0	0	0	0	63	11	11	0	0	0	0	0	0	11	16	11	0	0	0
496.44032182665	100	doublebond, doublebond_high	22:4(7,10,13,16) C11+H_p3	0	0	0	0	0	70	15	37	14	0	11	0	0	0	36	11	63	0	0	0	0	0	0	21	37	32	0	0	0
504.40902169837	12.5	doublebond	17:0 C7-H	0	0	0	0	0	11	0	0	0	0	0	0	0	0	0	0	0	0	0	0	0	0	0	0	0	0	0	0	0
505.41684673044	25	doublebond	17:0 C7	0	0	0	0	0	0	11	13	0	0	0	0	0	0	11	0	11	0	0	0	0	0	0	0	0	0	0	0	0
506.42467176251	1.25	doublebond	17:0 C7+H	0	0	0	0	0	5	0	0	0	0	0	0	0	0	11	22	9	0	0	0	0	0	0	18	0	0	0	0	0
508.44032182665	50	doublebond	22:4(7,10,13,16) C12-H_p3	0	0	0	0	0	11	66	18	0	15	11	0	0	0	38	39	20	4	0	0	0	0	0	12	6	22	0	0	0
509.44814685872	100	doublebond, doublebond_high	22:4(7,10,13,16) C12_p3	0	0	0	0	0	0	11	38	0	0	0	0	0	0	11	21	11	0	0	0	0	0	0	31	0	0	0	0	0
510.45597189079	1.25	doublebond	22:4(7,10,13,16) C12+H_p3	0	0	0	0	0	0	13	11	0	0	0	0	0	0	0	11	0	0	0	0	0	0	0	0	0	0	0	0	0
518.42467176251	12.5	doublebond	17:0 C8-H	0	0	0	0	0	31	11	11	0	0	0	0	0	0	0	0	11	0	0	0	0	0	0	0	0	0	0	0	0
519.43249679458	25	doublebond	17:0 C8	0	0	0	0	0	0	0	11	0	0	0	0	0	0	0	11	0	0	0	0	0	0	0	0	0	0	0	0	0
520.44032182665	1.25	doublebond	17:0 C8+H	0	0	0	0	0	53	11	14	0	11	0	0	0	0	38	0	38	0	0	0	0	0	0	11	25	0	0	0	0
521.44814685872	6.25	doublebond	22:4(7,10,13,16) C13-H_p3	0	0	0	0	0	35	11	16	0	0	0	0	0	0	25	17	12	0	0	0	0	0	0	0	11	0	0	0	0
522.45597189079	12.5	doublebond, doublebond_low	22:4(7,10,13,16) C13_p3	0	0	0	0	0	31	61	46	0	0	11	0	0	0	0	5	36	0	0	0	0	0	0	11	0	0	0	0	0
523.46379692286	1.25	doublebond	22:4(7,10,13,16) C13+H_p3	0	0	0	0	0	0	14	0	0	0	0	0	0	0	0	0	0	0	0	0	0	0	0	0	25	0	0	0	0
532.44032182665	12.5	doublebond	17:0 C9-H	0	0	0	0	0	11	11	0	0	0	0	0	0	0	14	22	39	0	0	0	0	0	0	0	0	0	0	0	0
533.44814685872	25	doublebond	17:0 C9	0	0	0	0	0	11	11	0	0	0	39	0	0	0	11	0	11	0	0	0	0	0	0	0	0	0	0	0	0
534.45597189079	101.25	doublebond, doublebond_high	22:4(7,10,13,16) C14-H_p3, 17:0 C9+H	0	0	0	0	0	17	19	0	0	0	0	0	0	0	11	15	44	0	0	0	0	0	0	0	21	0	0	0	0
535.46379692286	50	doublebond	22:4(7,10,13,16) C14_p3	0	0	0	0	0	28	11	14	0	0	0	0	0	0	11	0	0	0	0	0	0	0	0	0	21	0	0	0	0
536.47162195493	1.25	doublebond	22:4(7,10,13,16) C14+H_p3	0	0	0	0	0	11	24	11	0	0	0	0	0	0	0	19	45	0	0	0	0	0	0	20	0	0	0	0	0
546.45597189079	12.5	doublebond	17:0 C10-H	0	0	0	0	0	46	45	11	0	0	11	0	0	0	15	19	39	0	21	0	0	0	0	14	26	0	0	0	0
547.46379692286	25	doublebond	17:0 C10	0	0	0	0	0	21	0	0	0	0	0	0	0	0	11	0	29	0	0	0	0	0	0	13	11	0	0	0	0
548.47162195493	51.25	doublebond	22:4(7,10,13,16) C15-H_p3, 17:0 C10+H	0	0	0	0	0	12	32	28	0	0	24	0	0	0	7	67	18	0	0	0	0	0	0	0	0	39	0	0	0
549.479446987	100	doublebond, doublebond_high	22:4(7,10,13,16) C15_p3	0	0	0	0	0	41	0	14	0	0	22	0	0	0	41	0	36	0	0	0	0	0	0	32	11	17	0	0	0
550.48727201907	1.25	doublebond	22:4(7,10,13,16) C15+H_p3	0	0	0	0	0	31	0	24	0	0	0	0	0	0	0	12	0	0	0	0	0	0	0	0	0	0	0	0	0
560.47162195493	12.5	doublebond	17:0 C11-H	0	0	0	0	0	11	11	72	0	0	11	0	0	0	13	72	28	0	0	0	0	0	0	14	0	11	0	0	0
561.479446987	31.25	doublebond	22:4(7,10,13,16) C16-H_p3, 17:0 C11	0	0	0	0	0	0	11	11	0	0	0	0	0	0	0	0	0	0	0	0	0	0	0	0	0	17	0	0	0
562.48727201907	13.75	doublebond, doublebond_low	22:4(7,10,13,16) C16_p3, 17:0 C11+H	0	0	0	0	0	0	11	11	0	0	0	0	0	0	16	0	27	0	0	0	0	0	0	28	8	16	0	0	0
563.49509705114	1.25	doublebond	22:4(7,10,13,16) C16+H_p3	0	0	0	0	0	11	0	40	0	0	0	0	0	0	11	0	0	0	0	0	0	0	0	0	11	11	0	0	0
574.48727201907	25	doublebond	22:4(7,10,13,16) C17-H_p3, 17:0 C12-H	0	0	0	0	0	56	14	53	0	0	5	0	0	0	14	22	11	0	0	0	0	0	0	0	11	13	0	0	0
575.49509705114	50	doublebond	22:4(7,10,13,16) C17_p3, 17:0 C12	0	0	0	0	0	0	16	0	0	0	0	0	0	0	0	22	0	0	0	0	0	0	0	0	0	0	0	0	0
576.50292208321	2.5	doublebond	22:4(7,10,13,16) C17+H_p3, 17:0 C12+H	0	0	0	0	0	0	33	0	0	0	0	0	0	0	0	0	0	0	0	0	0	0	0	0	0	0	0	0	0
588.50292208321	62.5	doublebond	22:4(7,10,13,16) C18-H_p3, 17:0 C13-H	0	0	0	0	0	15	31	0	10	0	0	0	0	0	0	0	35	0	0	0	0	0	0	0	0	0	0	0	0
589.51074711528	125	doublebond, doublebond_high	22:4(7,10,13,16) C18_p3, 17:0 C13	0	0	0	0	0	33	0	0	0	0	0	0	0	0	11	0	0	0	0	0	0	0	0	0	0	0	0	0	0
590.51857214735	2.5	doublebond	22:4(7,10,13,16) C18+H_p3, 17:0 C13+H	0	0	0	0	0	16	0	0	0	0	0	0	0	0	0	0	11	0	0	0	0	0	0	0	0	0	0	0	0
602.51857214735	25	doublebond	22:4(7,10,13,16) C19-H_p3, 17:0 C14-H	0	0	0	0	0	38	11	35	0	10	10	0	0	0	0	10	0	0	0	0	0	0	0	0	11	11	0	0	0
603.52639717942	50	doublebond	22:4(7,10,13,16) C19_p3, 17:0 C14	0	0	0	0	0	33	0	55	0	0	0	0	0	0	0	0	16	0	0	0	0	0	0	11	0	10	0	0	0
604.53422221149	2.5	doublebond	22:4(7,10,13,16) C19+H_p3, 17:0 C14+H	0	0	0	0	0	11	9	0	0	0	0	0	0	0	11	0	11	0	0	0	0	0	0	10	0	0	0	0	0
616.53422221149	25	doublebond	22:4(7,10,13,16) C20-H_p3, 17:0 C15-H	0	0	0	0	0	49	9	12	0	0	0	0	0	0	10	40	18	0	0	0	0	0	0	11	0	0	0	0	0
617.54204724356	50	doublebond	22:4(7,10,13,16) C20_p3, 17:0 C15	0	0	0	0	0	0	11	0	0	0	0	0	0	0	0	0	0	0	0	0	0	0	0	0	0	0	0	0	0
618.54987227563	2.5	doublebond	22:4(7,10,13,16) C20+H_p3, 17:0 C15+H	0	0	0	0	0	0	0	0	0	0	0	0	0	0	0	12	0	0	0	0	0	0	0	0	0	0	0	0	0
630.54987227563	25	doublebond	22:4(7,10,13,16) C21-H_p3, 17:0 C16-H	0	0	0	0	0	11	13	49	14	0	0	0	0	0	49	0	12	0	0	0	0	0	0	15	21	0	0	0	0
631.5576973077	50	doublebond	22:4(7,10,13,16) C21_p3, 17:0 C16	0	0	0	0	0	36	0	14	0	0	0	0	0	0	11	23	26	0	0	16	0	0	0	11	11	0	0	0	0
632.56552233977	2.5	doublebond	22:4(7,10,13,16) C21+H_p3, 17:0 C16+H	0	0	0	0	0	31	41	113	0	0	0	0	0	0	19	49	31	0	0	0	0	0	0	11	0	0	0	0	0
646.58172098381	150	metaboliteclass	[M+H]+ -H2O	0	0	0	0	0	733	919	589	152	137	130	69	0	11	842	267	642	44	42	26	0	0	0	272	200	276	11	32	26
664.59228566751	150	metaboliteclass	[M+H]+	0	0	0	0	0	1842	1194	1462	512	336	394	0	33	36	956	1020	612	65	110	92	0	0	0	585	607	425	55	104	70
681.61883475073	999	precursor	Precursor	0	0	0	0	0	9773	10735	8563	4661	4104	3993	436	405	563	9279	8396	10244	2025	1771	2460	0	0	0	6460	6355	5582	1397	1679	2010
