## Supplementary material for "MS-DIAL 5 multimodal mass spectrometry data mining unveils lipidome complexities": Source data: AlignmentID001277.txt

m/z	Reference intensity	Spectrum	Comment	20230404_Blank_11_POS_EAD14	20230404_C12_10_POS_EAD14	20230404_C13_9_POS_EAD14_1	20230404_C13_9_POS_EAD14_2	20230404_C13_9_POS_EAD14_3	20230404_C13x1_1_POS_EAD14_1	20230404_C13x1_1_POS_EAD14_2	20230404_C13x1_1_POS_EAD14_3	20230404_C13x10_4_POS_EAD14_1	20230404_C13x10_4_POS_EAD14_2	20230404_C13x10_4_POS_EAD14_3	20230404_C13x100_7_POS_EAD14_1	20230404_C13x100_7_POS_EAD14_2	20230404_C13x100_7_POS_EAD14_3	20230404_C13x2_2_POS_EAD14_1	20230404_C13x2_2_POS_EAD14_2	20230404_C13x2_2_POS_EAD14_3	20230404_C13x20_5_POS_EAD14_1	20230404_C13x20_5_POS_EAD14_2	20230404_C13x20_5_POS_EAD14_3	20230404_C13x200_8_POS_EAD14_1	20230404_C13x200_8_POS_EAD14_2	20230404_C13x200_8_POS_EAD14_3	20230404_C13x5_3_POS_EAD14_1	20230404_C13x5_3_POS_EAD14_2	20230404_C13x5_3_POS_EAD14_3	20230404_C13x50_6_POS_EAD14_1	20230404_C13x50_6_POS_EAD14_2	20230404_C13x50_6_POS_EAD14_3
142.02637082177	100	metaboliteclass	Header	0	0	0	0	0	3397	4015	3953	202	250	191	0	0	0	1258	2040	1855	231	64	114	0	0	0	690	1543	858	0	0	15
182.05767095005	300	metaboliteclass	Gly-C	0	0	0	0	0	2180	4179	4461	483	352	457	0	0	0	2522	1627	1940	130	235	196	0	0	0	1144	2054	1536	55	61	117
184.03693550547	300	metaboliteclass	Gly-O	0	0	0	0	0	3102	4584	3099	903	588	301	0	0	0	3237	2935	2800	298	626	515	0	0	0	2911	3058	2613	71	150	157
352.279433462675	100	metaboliteclass	[Precursor]2+	0	0	0	0	0	1704	2430	1527	118	275	63	0	0	0	956	725	902	34	317	70	0	0	0	415	631	503	40	0	0
421.29516156378	200	acylchain	-18:1(9)-O	0	0	0	0	0	4386	4725	3217	315	265	332	0	0	0	1876	2056	2780	160	125	251	0	0	0	1116	1104	1591	60	34	0
440.31355127955	50	acylchain	-18:1(9)	0	0	0	0	0	467	611	492	42	68	26	0	0	0	171	383	249	19	12	51	0	0	0	88	110	289	0	0	0
449.29007618334	50	snposition	-CH2(Sn1)	0	0	0	0	0	0	11	0	0	0	0	0	0	0	0	11	42	11	0	0	0	0	0	11	0	48	0	0	0
463.30572624748	200	acylchain	-O-16:0-O	0	0	0	0	0	1148	1593	1054	162	70	139	0	0	0	798	759	444	52	46	76	0	0	0	404	359	625	11	0	11
466.29281583497	25	doublebond	18:1(9) C1-H	0	0	0	0	0	0	0	0	0	0	0	0	0	0	0	0	0	0	0	0	0	0	0	0	0	0	0	0	0
467.30064086704	50	doublebond	18:1(9) C1	0	0	0	0	0	0	0	0	0	0	0	0	0	0	0	11	0	0	0	0	0	0	0	0	0	0	0	0	0
468.30846589911	2.5	doublebond	18:1(9) C1+H	0	0	0	0	0	11	24	22	0	0	0	0	0	0	6	26	0	0	0	0	0	0	0	0	11	0	0	0	0
480.30846589911	75	acylchain, doublebond	-O-16:0, 18:1(9) C2-H	0	0	0	0	0	45	159	55	0	0	0	0	0	0	47	37	108	0	0	0	0	0	0	0	11	11	0	0	0
481.31629093118	75	doublebond	18:1(9) C2	0	0	0	0	0	25	49	44	22	0	0	0	0	0	45	151	55	0	0	0	0	0	0	11	267	20	0	0	0
482.32411596325	100	doublebond	18:1(9) C2+H	0	0	0	0	0	60	109	61	0	13	0	0	0	0	0	0	7	0	0	0	0	0	0	0	10	0	0	0	0
492.30846589911	15	doublebond	O-16:0 C1-H	0	0	0	0	0	11	0	0	11	65	0	0	0	0	11	11	0	0	0	0	0	0	0	0	0	0	0	0	0
493.31629093118	30	doublebond	O-16:0 C1	0	0	0	0	0	91	0	58	0	0	0	0	0	0	0	11	0	0	0	0	0	0	0	14	0	0	0	0	0
494.32411596325	101.5	doublebond	O-16:0 C1+H, 18:1(9) C3-H	0	0	0	0	0	187	158	211	35	0	77	0	0	0	63	119	24	0	0	0	0	0	0	14	28	27	0	0	0
495.33194099532	37.5	doublebond	18:1(9) C3	0	0	0	0	0	0	0	0	0	0	0	0	0	0	0	0	0	0	0	0	0	0	0	0	0	0	0	0	0
496.33976602739	25	doublebond	18:1(9) C3+H	0	0	0	0	0	0	0	0	0	0	0	0	0	0	0	0	0	0	0	0	0	0	0	0	0	0	0	0	0
506.32411596325	15	doublebond	O-16:0 C2-H	0	0	0	0	0	80	61	111	0	0	0	0	0	0	0	0	8	0	0	0	0	0	0	0	0	11	0	0	0
507.33194099532	45	doublebond	O-16:0 C2	0	0	0	0	0	33	34	0	0	0	0	0	0	0	0	0	0	0	0	0	0	0	0	0	0	0	0	0	0
508.33976602739	85	doublebond	O-16:0 C2+H, 18:1(9) C4-H	0	0	0	0	0	12	78	54	0	0	0	0	0	0	14	11	11	0	0	0	0	0	0	4	16	0	0	0	0
509.34759105946	50	doublebond	18:1(9) C4	0	0	0	0	0	0	130	11	0	0	0	0	0	0	65	0	43	0	0	0	0	0	0	0	0	0	0	0	0
510.35541609153	2.5	doublebond	18:1(9) C4+H	0	0	0	0	0	57	0	0	0	0	0	0	0	0	0	0	0	0	0	0	0	0	0	0	0	0	0	0	0
520.33976602739	60	doublebond	O-16:0 C3-H	0	0	0	0	0	42	13	62	0	0	0	0	0	0	14	54	0	0	0	0	0	0	0	0	0	11	0	0	0
521.34759105946	22.5	doublebond	O-16:0 C3	0	0	0	0	0	26	0	0	0	0	0	0	0	0	0	0	0	0	0	0	0	0	0	0	0	0	0	0	0
522.35541609153	40	doublebond	O-16:0 C3+H, 18:1(9) C5-H	0	0	0	0	0	15	45	34	0	0	0	0	0	0	11	0	10	6	0	0	0	0	0	0	11	0	0	34	0
523.3632411236	50	doublebond	18:1(9) C5	0	0	0	0	0	136	0	30	0	0	0	0	0	0	0	0	11	0	0	0	0	0	0	0	11	0	0	0	0
524.37106615567	2.5	doublebond	18:1(9) C5+H	0	0	0	0	0	0	0	0	0	0	0	0	0	0	0	0	0	0	0	0	0	0	0	0	0	0	0	0	0
534.35541609153	15	doublebond	O-16:0 C4-H	0	0	0	0	0	44	115	11	10	0	84	0	0	0	0	16	0	13	0	0	0	0	0	0	30	10	0	0	0
535.3632411236	30	doublebond	O-16:0 C4	0	0	0	0	0	14	11	11	11	0	0	0	0	0	0	11	0	0	0	0	0	0	0	12	0	12	0	0	0
536.37106615567	26.5	doublebond	O-16:0 C4+H, 18:1(9) C6-H	0	0	0	0	0	42	118	11	0	0	0	0	0	0	15	11	21	0	0	0	0	0	0	7	0	0	0	0	0
537.37889118774	50	doublebond	18:1(9) C6	0	0	0	0	0	51	11	36	0	0	0	0	0	0	0	0	11	0	0	0	0	0	0	10	10	0	0	0	0
538.38671621981	2.5	doublebond	18:1(9) C6+H	0	0	0	0	0	0	0	0	0	0	0	0	0	0	0	11	0	0	0	0	0	0	0	0	0	0	0	0	0
548.37106615567	15	doublebond	O-16:0 C5-H	0	0	0	0	0	69	77	82	0	0	0	0	0	0	25	41	45	0	0	0	0	0	0	45	18	18	0	0	0
549.37889118774	30	doublebond	O-16:0 C5	0	0	0	0	0	29	16	36	0	0	0	0	0	0	43	18	11	0	0	0	0	0	0	11	11	11	0	0	0
550.38671621981	201.5	doublebond, doublebond_high	O-16:0 C5+H, 18:1(9) C7-H	0	0	0	0	0	168	207	224	22	9	11	0	0	0	57	242	102	5	0	11	0	0	0	62	68	59	0	0	0
551.39454125188	100	doublebond	18:1(9) C7	0	0	0	0	0	32	39	68	0	0	0	0	0	0	14	57	12	0	0	0	0	0	0	0	19	11	0	0	0
552.40236628395	2.5	doublebond	18:1(9) C7+H	0	0	0	0	0	0	0	0	0	0	0	0	0	0	0	0	0	0	0	0	0	0	0	0	0	0	0	0	0
562.38671621981	15	doublebond	O-16:0 C6-H	0	0	0	0	0	0	0	0	0	0	0	0	0	0	0	0	0	0	0	0	0	0	0	0	0	0	0	0	0
563.39454125188	30	doublebond	O-16:0 C6	0	0	0	0	0	0	0	0	0	0	0	0	0	0	0	0	0	0	0	0	0	0	0	0	0	0	0	0	0
563.53977255575	500	metaboliteclass	Precursor -C2H8NO4P	0	0	0	0	0	3268	5709	4593	348	312	328	0	0	0	2048	3395	2456	502	315	183	0	0	0	1830	1799	1661	72	33	25
564.40236628395	26.5	doublebond	O-16:0 C6+H, 18:1(9) C8-H	0	0	0	0	0	57	11	82	0	0	0	0	0	0	0	0	0	0	0	0	0	0	0	11	0	0	0	0	0
565.41019131602	50	doublebond	18:1(9) C8	0	0	0	0	0	27	47	55	9	0	0	0	0	0	28	27	54	0	0	0	0	0	0	25	11	34	0	0	0
566.41801634809	2.5	doublebond	18:1(9) C8+H	0	0	0	0	0	14	0	0	0	0	0	0	0	0	0	41	30	0	0	0	0	0	0	11	11	0	0	0	0
576.40236628395	15	doublebond	O-16:0 C7-H	0	0	0	0	0	442	625	506	35	11	75	0	0	0	259	268	231	21	33	11	0	0	0	94	150	166	0	10	0
577.41019131602	42.5	doublebond	O-16:0 C7, 18:1(9) C9-H	0	0	0	0	0	55	55	31	10	0	0	0	0	0	40	11	11	0	0	0	0	0	0	11	26	22	0	0	0
578.41801634809	26.5	doublebond, doublebond_low	O-16:0 C7+H, 18:1(9) C9	0	0	0	0	0	111	54	38	5	11	0	0	0	0	20	34	14	0	0	0	0	0	0	30	11	14	0	0	0
579.42584138016	2.5	doublebond	18:1(9) C9+H	0	0	0	0	0	37	43	39	0	0	0	0	0	0	34	0	45	0	0	0	0	0	0	15	0	11	0	0	0
590.41801634809	40	doublebond	O-16:0 C8-H, 18:1(9) C10-H	0	0	0	0	0	1093	1348	749	74	47	59	0	0	0	373	295	529	28	40	42	0	0	0	216	368	229	11	6	23
591.42584138016	80	doublebond	O-16:0 C8, 18:1(9) C10	0	0	0	0	0	187	61	59	0	0	0	0	0	0	194	8	31	0	0	0	0	0	0	39	40	11	0	0	0
592.43366641223	4	doublebond	O-16:0 C8+H, 18:1(9) C10+H	0	0	0	0	0	90	80	74	11	5	0	0	0	0	11	30	106	0	0	0	0	0	0	11	31	0	0	0	0
604.43366641223	115	doublebond	O-16:0 C9-H, 18:1(9) C11-H	0	0	0	0	0	40	100	222	0	31	56	0	0	0	59	22	117	11	0	0	0	0	0	62	38	54	0	0	0
605.4414914443	230	doublebond, doublebond_high	O-16:0 C9, 18:1(9) C11	0	0	0	0	0	432	282	370	13	64	57	0	0	0	223	204	163	11	12	0	0	0	0	140	62	98	0	0	0
606.44931647637	4	doublebond	O-16:0 C9+H, 18:1(9) C11+H	0	0	0	0	0	59	81	119	11	0	0	0	0	0	0	189	44	0	0	0	0	0	0	58	11	15	0	0	0
618.44931647637	40	doublebond	O-16:0 C10-H, 18:1(9) C12-H	0	0	0	0	0	48	109	51	0	0	0	0	0	0	18	32	32	0	0	0	0	0	0	11	34	12	0	0	0
619.45714150844	80	doublebond	O-16:0 C10, 18:1(9) C12	0	0	0	0	0	56	40	55	0	0	0	0	0	0	33	46	15	0	0	0	0	0	0	30	11	43	0	0	0
620.46496654051	4	doublebond	O-16:0 C10+H, 18:1(9) C12+H	0	0	0	0	0	114	145	78	10	0	0	0	0	0	12	44	19	0	0	0	0	0	0	11	0	0	0	0	0
632.46496654051	40	doublebond	O-16:0 C11-H, 18:1(9) C13-H	0	0	0	0	0	54	38	76	0	0	0	0	0	0	31	62	57	0	0	0	0	0	0	17	35	11	0	0	0
633.47279157258	80	doublebond	O-16:0 C11, 18:1(9) C13	0	0	0	0	0	90	76	182	0	0	5	0	0	0	41	21	72	0	0	0	0	0	0	11	20	11	0	0	0
634.48061660465	4	doublebond	O-16:0 C11+H, 18:1(9) C13+H	0	0	0	0	0	27	23	43	0	11	0	0	0	0	26	22	0	0	0	0	0	0	0	5	0	26	0	0	0
646.48061660465	40	doublebond	O-16:0 C12-H, 18:1(9) C14-H	0	0	0	0	0	70	90	139	0	0	0	0	0	0	56	11	21	11	11	0	0	0	0	11	44	21	0	0	0
647.48844163672	80	doublebond	O-16:0 C12, 18:1(9) C14	0	0	0	0	0	88	83	21	0	7	0	0	0	0	14	82	29	0	0	0	0	0	0	11	26	42	0	0	0
648.49626666879	4	doublebond	O-16:0 C12+H, 18:1(9) C14+H	0	0	0	0	0	63	31	15	0	0	0	0	0	0	11	0	0	0	0	0	0	0	0	0	0	5	0	0	0
660.49626666879	40	doublebond	O-16:0 C13-H, 18:1(9) C15-H	0	0	0	0	0	104	0	107	0	0	40	0	0	0	58	156	116	0	0	0	0	0	0	11	21	16	0	0	0
661.50409170086	80	doublebond	O-16:0 C13, 18:1(9) C15	0	0	0	0	0	72	76	49	0	0	0	0	0	0	57	50	62	0	0	12	0	0	0	11	38	28	0	0	0
662.51191673293	4	doublebond	O-16:0 C13+H, 18:1(9) C15+H	0	0	0	0	0	72	32	0	0	0	0	0	0	0	0	11	51	0	0	0	0	0	0	0	0	0	0	0	0
674.51191673293	40	doublebond	O-16:0 C14-H, 18:1(9) C16-H	0	0	0	0	0	50	74	88	0	0	11	0	0	0	32	71	21	0	0	0	0	0	0	17	29	26	0	0	0
675.519741765	80	doublebond	O-16:0 C14, 18:1(9) C16	0	0	0	0	0	110	90	166	0	11	0	0	0	0	72	41	47	11	0	38	0	0	0	31	82	74	0	0	0
676.52756679707	4	doublebond	O-16:0 C14+H, 18:1(9) C16+H	0	0	0	0	0	15	42	22	0	0	0	0	0	0	0	0	0	0	0	0	0	0	0	0	0	0	0	0	0
688.52756679707	40	doublebond	O-16:0 C15-H, 18:1(9) C17-H	0	0	0	0	0	32	93	54	0	0	0	0	0	0	55	59	31	0	0	11	0	0	0	24	12	0	0	0	0
689.53539182914	80	doublebond	O-16:0 C15, 18:1(9) C17	0	0	0	0	0	20	34	30	0	0	0	0	0	0	0	0	11	0	11	0	0	0	0	29	22	11	0	0	0
690.54321686121	4	doublebond	O-16:0 C15+H, 18:1(9) C17+H	0	0	0	0	0	0	0	0	0	0	0	0	0	0	0	0	0	0	0	0	0	0	0	0	0	0	0	0	0
704.55886692535	999	precursor	Precursor	0	0	0	0	0	14463	12428	12073	2401	3107	3510	0	0	0	6494	11193	11913	2339	1987	2918	0	0	0	7051	8341	10950	641	779	525
