## Supplementary material for "MS-DIAL 5 multimodal mass spectrometry data mining unveils lipidome complexities": Source data: AlignmentID001290.txt

m/z	Reference intensity	Spectrum	Comment	20230404_Blank_11_POS_EAD14	20230404_C12_10_POS_EAD14	20230404_C13_9_POS_EAD14_1	20230404_C13_9_POS_EAD14_2	20230404_C13_9_POS_EAD14_3	20230404_C13x1_1_POS_EAD14_1	20230404_C13x1_1_POS_EAD14_2	20230404_C13x1_1_POS_EAD14_3	20230404_C13x10_4_POS_EAD14_1	20230404_C13x10_4_POS_EAD14_2	20230404_C13x10_4_POS_EAD14_3	20230404_C13x100_7_POS_EAD14_1	20230404_C13x100_7_POS_EAD14_2	20230404_C13x100_7_POS_EAD14_3	20230404_C13x2_2_POS_EAD14_1	20230404_C13x2_2_POS_EAD14_2	20230404_C13x2_2_POS_EAD14_3	20230404_C13x20_5_POS_EAD14_1	20230404_C13x20_5_POS_EAD14_2	20230404_C13x20_5_POS_EAD14_3	20230404_C13x200_8_POS_EAD14_1	20230404_C13x200_8_POS_EAD14_2	20230404_C13x200_8_POS_EAD14_3	20230404_C13x5_3_POS_EAD14_1	20230404_C13x5_3_POS_EAD14_2	20230404_C13x5_3_POS_EAD14_3	20230404_C13x50_6_POS_EAD14_1	20230404_C13x50_6_POS_EAD14_2	20230404_C13x50_6_POS_EAD14_3
142.02637082177	100	metaboliteclass	Header	0	0	0	0	0	331	800	545	56	52	76	0	0	0	349	190	447	15	18	23	0	0	0	274	86	100	0	0	0
187.05576574326	300	metaboliteclass	Gly-O	0	0	0	0	0	1752	2971	1758	219	551	422	0	0	0	1160	1155	1757	231	291	217	0	0	0	591	698	1091	81	0	110
187.0890546797	400	metaboliteclass	Gly-C	0	0	0	0	0	0	0	0	352	0	0	0	0	0	0	0	0	119	320	0	0	0	0	790	0	537	136	99	35
237.2212919844	100	acylchain	16:1(9) acyl+	0	0	0	0	0	81	103	132	20	82	100	0	0	0	111	95	107	0	0	29	0	0	0	63	55	101	10	12	0
253.25259211268	100	acylchain	17:0 acyl+	0	0	0	0	0	97	336	221	24	16	22	0	0	0	147	115	91	16	19	32	0	0	0	52	31	60	0	0	6
283.25851192325	100	snposition	-Header -CD2(Sn1)	0	0	0	0	0	26	93	118	0	0	0	0	0	0	32	10	52	0	0	0	0	0	0	14	10	18	0	0	0
298.27889044718	100	acylchain	-Header -17:0-O	0	0	0	0	0	137	166	118	10	10	14	0	0	0	55	126	99	16	10	6	0	0	0	50	52	14	0	0	0
314.31019057546	100	acylchain	-Header -16:1(9)-O	0	0	0	0	0	0	11	69	14	32	0	0	0	0	0	80	0	0	0	0	0	0	0	0	0	11	0	0	0
316.28945513088	100	acylchain	-Header -17:0	0	0	0	0	0	290	432	296	104	77	23	0	0	0	265	271	204	18	21	28	0	0	0	98	167	106	0	74	0
332.32075525916	100	acylchain	-Header -16:1(9)	0	0	0	0	0	666	425	485	94	141	119	0	0	0	492	167	284	29	28	35	0	0	0	259	174	208	27	28	26
342.2687196863	15	doublebond	17:0 C1-H	0	0	0	0	0	57	83	58	11	0	0	0	0	0	17	36	57	0	10	0	0	0	0	7	12	11	0	0	0
343.27654471837	30	doublebond	17:0 C1	0	0	0	0	0	11	0	0	0	0	0	0	0	0	11	0	0	0	0	0	0	0	0	11	0	0	0	0	0
344.28436975044	1.5	doublebond	17:0 C1+H	0	0	0	0	0	33	108	39	0	11	0	0	0	0	65	24	26	0	0	16	0	0	0	34	0	22	0	0	0
354.77693257314	100	metaboliteclass	[Precursor]2+	0	0	0	0	0	295	797	554	78	136	90	0	0	0	410	499	441	45	25	55	0	0	0	314	224	203	112	15	12
356.28436975044	15	doublebond	17:0 C2-H	0	0	0	0	0	40	76	146	41	25	43	0	0	0	77	44	137	0	0	0	0	0	0	47	30	36	0	0	0
357.29219478251	45	doublebond	17:0 C2	0	0	0	0	0	211	156	54	35	15	12	0	0	0	45	63	52	17	6	19	0	0	0	28	23	11	0	0	0
358.30001981458	75	doublebond	17:0 C2+H, 16:1(9) C1-H	0	0	0	0	0	48	98	85	11	11	15	0	0	0	77	57	31	42	0	11	0	0	0	23	19	11	0	0	0
359.30784484665	30	doublebond	16:1(9) C1	0	0	0	0	0	55	30	18	10	0	0	0	0	0	0	34	0	0	0	0	0	0	0	0	0	0	0	0	0
360.31566987872	1.5	doublebond	16:1(9) C1+H	0	0	0	0	0	16	11	11	0	0	0	0	0	0	0	0	0	0	0	0	0	0	0	0	0	0	0	0	0
370.30001981458	60	doublebond	17:0 C3-H	0	0	0	0	0	156	395	409	34	47	25	0	0	0	160	107	236	17	11	10	0	0	0	57	203	70	9	0	11
371.30784484665	22.5	doublebond	17:0 C3	0	0	0	0	0	11	0	12	0	0	0	0	0	0	39	13	17	0	0	0	0	0	0	0	8	11	0	0	0
372.31566987872	30	doublebond	17:0 C3+H, 16:1(9) C2-H	0	0	0	0	0	63	69	54	18	31	11	0	0	0	18	49	33	11	0	0	0	0	0	49	31	16	0	0	11
373.32349491079	45	doublebond	16:1(9) C2	0	0	0	0	0	95	122	113	22	21	18	0	0	0	45	60	133	11	0	11	0	0	0	32	50	30	11	0	0
374.33131994286	60	doublebond	16:1(9) C2+H	0	0	0	0	0	22	61	47	50	5	0	0	0	0	57	44	0	0	0	0	0	0	0	24	0	0	6	0	0
384.31566987872	15	doublebond	17:0 C4-H	0	0	0	0	0	80	60	97	10	22	32	0	0	0	62	40	24	11	12	0	0	0	0	49	17	27	0	11	0
385.32349491079	30	doublebond	17:0 C4	0	0	0	0	0	71	62	264	0	0	0	0	0	0	25	45	23	0	0	0	0	0	0	0	0	11	0	17	0
386.33131994286	61.5	doublebond	17:0 C4+H, 16:1(9) C3-H	0	0	0	0	0	537	590	427	41	212	81	0	0	0	175	98	142	40	71	22	0	0	0	67	95	133	11	19	29
387.33914497493	22.5	doublebond	16:1(9) C3	0	0	0	0	0	51	42	11	0	11	0	0	0	0	7	10	23	0	0	0	0	0	0	0	0	0	0	0	0
388.346970007	15	doublebond	16:1(9) C3+H	0	0	0	0	0	0	0	0	0	0	0	0	0	0	52	0	0	0	0	0	0	0	0	0	0	0	0	0	0
398.33131994286	15	doublebond	17:0 C5-H	0	0	0	0	0	97	29	180	34	19	11	0	0	0	98	19	22	0	0	0	0	0	0	15	11	18	0	0	0
399.33914497493	30	doublebond	17:0 C5	0	0	0	0	0	15	58	34	0	0	0	0	0	0	21	22	52	0	0	0	0	0	0	11	4	11	0	7	0
400.346970007	16.5	doublebond	17:0 C5+H, 16:1(9) C4-H	0	0	0	0	0	78	147	139	11	94	0	0	0	0	39	76	164	4	0	0	0	0	0	119	42	41	0	0	0
401.35479503907	30	doublebond	16:1(9) C4	0	0	0	0	0	25	104	29	0	0	0	0	0	0	16	11	15	0	0	0	0	0	0	0	0	12	0	0	0
402.36262007114	1.5	doublebond	16:1(9) C4+H	0	0	0	0	0	0	11	0	0	0	0	0	0	0	0	0	0	0	0	0	0	0	0	0	0	0	0	0	0
412.346970007	15	doublebond	17:0 C6-H	0	0	0	0	0	68	65	131	17	26	0	0	0	0	70	24	11	0	2	16	0	0	0	41	11	0	0	0	10
413.35479503907	30	doublebond	17:0 C6	0	0	0	0	0	31	76	41	0	11	11	0	0	0	8	14	10	0	0	0	0	0	0	0	0	22	0	0	0
414.36262007114	16.5	doublebond	17:0 C6+H, 16:1(9) C5-H	0	0	0	0	0	89	58	47	11	34	11	0	0	0	86	11	69	0	0	0	0	0	0	23	14	0	0	0	0
415.37044510321	30	doublebond	16:1(9) C5	0	0	0	0	0	21	27	33	0	0	0	0	0	0	17	10	22	0	0	11	0	0	0	11	11	11	0	0	0
416.37827013528	1.5	doublebond	16:1(9) C5+H	0	0	0	0	0	0	0	0	0	0	0	0	0	0	0	0	0	0	0	0	0	0	0	0	0	0	0	0	0
424.27760629285	100	snposition	-CD2(Sn1)	0	0	0	0	0	12	86	18	0	72	0	0	0	0	32	21	14	0	0	0	0	0	0	0	0	21	0	0	0
426.36262007114	15	doublebond	17:0 C7-H	0	0	0	0	0	293	215	164	11	91	57	0	0	0	150	86	75	11	5	11	0	0	0	31	61	31	0	17	0
427.37044510321	30	doublebond	17:0 C7	0	0	0	0	0	22	15	47	0	0	10	0	0	0	0	23	11	0	0	0	0	0	0	11	0	0	0	0	0
428.37827013528	16.5	doublebond	17:0 C7+H, 16:1(9) C6-H	0	0	0	0	0	80	218	287	0	12	7	0	0	0	159	62	87	11	0	0	0	0	0	42	27	129	0	0	0
429.38609516735	30	doublebond	16:1(9) C6	0	0	0	0	0	202	88	56	29	28	22	0	0	0	94	93	66	0	5	36	0	0	0	27	11	42	0	0	0
430.39392019942	1.5	doublebond	16:1(9) C6+H	0	0	0	0	0	0	0	0	0	0	0	0	0	0	0	0	0	0	0	0	0	0	0	0	0	0	0	0	0
440.30580984885	100	acylchain	-17:0-O	0	0	0	0	0	72	244	103	85	30	30	0	0	0	101	58	144	9	103	11	0	0	0	0	29	77	0	11	0
440.37827013528	15	doublebond	17:0 C8-H	0	0	0	0	0	111	73	164	19	77	29	0	0	0	51	15	11	0	0	8	0	0	0	64	74	20	0	0	11
441.38609516735	30	doublebond	17:0 C8	0	0	0	0	0	39	39	33	5	5	11	0	0	0	9	49	16	0	0	0	0	0	0	24	0	7	0	0	0
442.39392019942	121.5	doublebond, doublebond_high	17:0 C8+H, 16:1(9) C7-H	0	0	0	0	0	264	221	474	49	24	40	0	0	0	271	231	222	17	14	11	0	0	0	89	126	85	0	0	11
443.40174523149	60	doublebond	16:1(9) C7	0	0	0	0	0	74	128	71	30	19	0	0	0	0	21	46	48	0	0	0	0	0	0	24	11	29	0	0	0
444.40957026356	1.5	doublebond	16:1(9) C7+H	0	0	0	0	0	0	13	0	0	0	0	0	0	0	0	0	0	0	0	0	0	0	0	0	0	0	0	0	0
454.39392019942	15	doublebond	17:0 C9-H	0	0	0	0	0	0	11	120	7	19	17	0	0	0	11	12	168	13	0	0	0	0	0	0	32	14	0	0	0
455.40174523149	30	doublebond	17:0 C9	0	0	0	0	0	0	0	5	0	0	0	0	0	0	0	10	0	0	0	0	0	0	0	0	0	11	0	0	0
456.33710997713	100	acylchain	-16:1(9)-O	0	0	0	0	0	111	175	158	19	62	8	0	0	0	82	139	42	10	0	0	0	0	0	26	48	58	0	8	0
456.40957026356	16.5	doublebond	17:0 C9+H, 16:1(9) C8-H	0	0	0	0	0	11	122	143	17	0	11	0	0	0	82	124	0	0	10	0	0	0	0	29	24	42	0	11	0
457.30854950048	100	acylchain	-17:0	0	0	0	0	0	89	76	120	11	16	11	0	0	0	11	51	104	0	18	0	0	0	0	11	0	11	11	0	0
457.41739529563	30	doublebond	16:1(9) C8	0	0	0	0	0	107	30	81	27	0	27	0	0	0	11	54	22	0	0	0	0	0	0	6	22	29	0	0	0
458.4252203277	1.5	doublebond	16:1(9) C8+H	0	0	0	0	0	17	24	0	0	0	0	0	0	0	51	0	0	0	0	0	0	0	0	0	0	0	0	0	0
468.40957026356	15	doublebond	17:0 C10-H	0	0	0	0	0	260	177	141	26	46	32	0	0	0	125	88	106	11	0	0	0	0	0	18	40	16	0	0	0
469.41739529563	37.5	doublebond	17:0 C10, 16:1(9) C9-H	0	0	0	0	0	142	83	48	0	0	11	0	0	0	27	91	19	19	0	0	0	0	0	11	24	70	0	0	0
470.4252203277	16.5	doublebond, doublebond_low	17:0 C10+H, 16:1(9) C9	0	0	0	0	0	64	110	100	9	110	37	0	0	0	74	86	74	4	11	0	0	0	0	24	42	47	0	0	5
471.43304535977	1.5	doublebond	16:1(9) C9+H	0	0	0	0	0	288	252	245	78	65	42	0	0	0	127	143	169	11	17	35	0	0	0	37	90	126	11	7	0
473.33984962876	100	acylchain	-16:1(9)	0	0	0	0	0	179	287	154	21	67	24	0	0	0	113	84	74	38	11	11	0	0	0	46	11	81	0	11	11
482.4252203277	30	doublebond	17:0 C11-H, 16:1(9) C10-H	0	0	0	0	0	123	72	67	19	11	15	0	0	0	52	33	133	0	0	11	0	0	0	64	52	82	0	11	0
483.2878140559	15	doublebond	17:0 C1-H	0	0	0	0	0	0	0	0	0	0	0	0	0	0	0	0	0	0	0	11	0	0	0	0	0	0	0	0	0
483.43304535977	60	doublebond	17:0 C11, 16:1(9) C10	0	0	0	0	0	16	59	5	15	11	0	0	0	0	51	13	40	0	0	0	0	0	0	11	11	10	13	0	0
484.29563908797	30	doublebond	17:0 C1	0	0	0	0	0	0	10	0	0	0	0	0	0	0	0	0	0	0	0	0	0	0	0	0	0	0	0	0	0
484.44087039184	3	doublebond	17:0 C11+H, 16:1(9) C10+H	0	0	0	0	0	55	46	32	20	0	37	0	0	0	94	69	22	0	0	11	0	0	0	11	14	16	0	0	0
485.30346412004	1.5	doublebond	17:0 C1+H	0	0	0	0	0	65	11	0	0	0	0	0	0	0	0	0	0	0	0	0	0	0	0	0	0	0	0	0	0
496.44087039184	75	doublebond	17:0 C12-H, 16:1(9) C11-H	0	0	0	0	0	175	149	82	11	36	56	0	0	0	77	88	91	14	11	11	0	0	0	30	25	32	0	0	0
497.30346412004	15	doublebond	17:0 C2-H	0	0	0	0	0	0	0	73	0	0	0	0	0	0	13	0	0	0	0	0	0	0	0	0	0	0	0	0	0
497.44869542391	150	doublebond, doublebond_high	17:0 C12, 16:1(9) C11	0	0	0	0	0	31	92	88	11	0	9	0	0	0	41	55	98	0	0	0	0	0	0	23	31	56	0	0	0
498.31128915211	45	doublebond	17:0 C2	0	0	0	0	0	164	90	398	16	16	21	0	0	0	47	31	45	8	11	0	0	0	0	39	61	116	0	0	0
498.45652045598	3	doublebond	17:0 C12+H, 16:1(9) C11+H	0	0	0	0	0	0	80	0	11	7	29	0	0	0	11	19	11	0	0	0	0	0	0	11	11	0	0	0	0
499.31911418418	75	doublebond	17:0 C2+H, 16:1(9) C1-H	0	0	0	0	0	0	33	7	0	0	11	0	0	0	11	9	0	0	0	0	0	0	0	0	0	7	0	0	0
500.32693921625	30	doublebond	16:1(9) C1	0	0	0	0	0	0	9	0	0	0	0	0	0	0	0	0	0	0	0	0	0	0	0	0	0	0	0	0	0
501.33476424832	1.5	doublebond	16:1(9) C1+H	0	0	0	0	0	0	0	0	11	0	0	0	0	0	0	0	11	0	0	0	0	0	0	0	0	0	0	0	0
510.45652045598	30	doublebond	17:0 C13-H, 16:1(9) C12-H	0	0	0	0	0	95	145	107	0	13	13	0	0	0	51	87	29	11	8	0	0	0	0	34	34	55	0	0	0
511.31911418418	60	doublebond	17:0 C3-H	0	0	0	0	0	47	53	75	0	11	0	0	0	0	18	52	218	0	0	0	0	0	0	21	18	43	0	0	0
511.46434548805	60	doublebond	17:0 C13, 16:1(9) C12	0	0	0	0	0	11	72	0	0	0	0	0	0	0	26	11	18	0	0	0	0	0	0	11	11	10	0	0	0
512.32693921625	22.5	doublebond	17:0 C3	0	0	0	0	0	51	0	0	0	0	0	0	0	0	46	9	14	0	0	0	0	0	0	0	0	0	0	0	0
512.47217052012	3	doublebond	17:0 C13+H, 16:1(9) C12+H	0	0	0	0	0	11	11	11	34	0	0	0	0	0	11	11	0	0	0	0	0	0	0	0	0	0	0	0	0
513.33476424832	30	doublebond	17:0 C3+H, 16:1(9) C2-H	0	0	0	0	0	15	6	0	0	0	9	0	0	0	0	0	0	0	0	0	0	0	0	0	0	0	0	0	0
514.34258928039	45	doublebond	16:1(9) C2	0	0	0	0	0	22	87	44	12	38	0	0	0	0	53	66	21	0	0	0	0	0	0	17	7	11	0	0	0
515.35041431246	60	doublebond	16:1(9) C2+H	0	0	0	0	0	0	10	37	0	0	0	0	0	0	0	0	0	0	0	0	0	0	0	0	0	0	0	0	0
524.47217052012	30	doublebond	17:0 C14-H, 16:1(9) C13-H	0	0	0	0	0	234	211	113	27	18	11	0	0	0	90	78	106	0	11	20	0	0	0	15	72	44	28	10	11
525.33476424832	15	doublebond	17:0 C4-H	0	0	0	0	0	11	27	0	0	0	11	0	0	0	15	0	0	0	0	0	0	0	0	0	0	11	0	0	0
525.47999555219	60	doublebond	17:0 C14, 16:1(9) C13	0	0	0	0	0	35	32	12	14	0	0	0	0	0	32	18	11	0	0	0	0	0	0	0	0	54	0	0	0
526.34258928039	30	doublebond	17:0 C4	0	0	0	0	0	11	45	8	0	0	0	0	0	0	35	11	0	0	0	0	0	0	0	0	0	0	0	0	0
526.48782058426	3	doublebond	17:0 C14+H, 16:1(9) C13+H	0	0	0	0	0	16	0	0	0	0	0	0	0	0	0	0	0	0	0	0	0	0	0	0	0	0	0	0	0
527.35041431246	61.5	doublebond	17:0 C4+H, 16:1(9) C3-H	0	0	0	0	0	40	68	71	0	0	11	0	0	0	111	0	21	0	0	10	0	0	0	11	21	0	0	0	0
528.35823934453	22.5	doublebond	16:1(9) C3	0	0	0	0	0	11	11	0	0	0	0	0	0	0	11	0	0	0	0	0	0	0	0	11	11	0	0	0	0
529.3660643766	15	doublebond	16:1(9) C3+H	0	0	0	0	0	0	0	0	0	0	0	0	0	0	0	0	0	0	0	0	0	0	0	0	0	0	0	0	0
538.48782058426	30	doublebond	17:0 C15-H, 16:1(9) C14-H	0	0	0	0	0	85	109	122	11	10	42	0	0	0	62	67	55	7	10	8	0	0	0	32	40	11	0	60	0
539.35041431246	15	doublebond	17:0 C5-H	0	0	0	0	0	11	0	27	0	0	0	0	0	0	0	0	0	0	0	0	0	0	0	0	0	0	0	0	0
539.49564561633	60	doublebond	17:0 C15, 16:1(9) C14	0	0	0	0	0	17	41	54	0	0	11	0	0	0	11	24	20	0	0	0	0	0	0	19	11	11	0	0	0
540.35823934453	30	doublebond	17:0 C5	0	0	0	0	0	11	24	11	0	0	11	0	0	0	11	11	7	0	0	0	0	0	0	0	0	11	0	0	0
540.5034706484	3	doublebond	17:0 C15+H, 16:1(9) C14+H	0	0	0	0	0	0	0	40	0	0	0	0	0	0	11	0	0	0	0	0	0	0	0	10	0	0	0	0	0
541.3660643766	16.5	doublebond	17:0 C5+H, 16:1(9) C4-H	0	0	0	0	0	0	10	0	0	0	0	0	0	0	14	11	0	0	0	0	0	0	0	0	11	0	0	0	0
542.37388940867	30	doublebond	16:1(9) C4	0	0	0	0	0	45	9	10	11	18	0	0	0	0	0	11	17	0	0	0	0	0	0	10	0	0	0	0	0
543.38171444074	1.5	doublebond	16:1(9) C4+H	0	0	0	0	0	0	0	0	0	0	0	0	0	0	0	0	0	0	0	0	0	0	0	0	0	0	0	0	0
552.5034706484	30	doublebond	17:0 C16-H, 16:1(9) C15-H	0	0	0	0	0	34	15	25	0	0	0	0	0	0	18	10	0	0	0	0	0	0	0	0	11	11	0	0	0
553.3660643766	15	doublebond	17:0 C6-H	0	0	0	0	0	20	38	24	11	0	0	0	0	0	0	0	30	0	0	0	0	0	0	0	0	0	0	0	0
553.51129568047	60	doublebond	17:0 C16, 16:1(9) C15	0	0	0	0	0	0	0	0	0	0	0	0	0	0	10	31	0	0	0	0	0	0	0	11	13	0	0	0	0
554.37388940867	30	doublebond	17:0 C6	0	0	0	0	0	40	44	38	0	10	0	0	0	0	17	27	42	0	0	0	0	0	0	0	0	0	7	0	0
554.51912071254	3	doublebond	17:0 C16+H, 16:1(9) C15+H	0	0	0	0	0	0	0	0	0	0	0	0	0	0	0	0	0	0	0	0	0	0	0	0	0	0	0	0	0
555.38171444074	16.5	doublebond	17:0 C6+H, 16:1(9) C5-H	0	0	0	0	0	14	16	29	0	0	0	0	0	0	0	0	0	0	0	0	0	0	0	0	0	0	0	0	0
556.38953947281	30	doublebond	16:1(9) C5	0	0	0	0	0	30	41	18	21	0	0	0	0	0	0	12	0	0	0	0	0	0	0	0	0	10	0	0	0
557.39736450488	1.5	doublebond	16:1(9) C5+H	0	0	0	0	0	0	0	0	0	0	0	0	0	0	0	0	0	0	0	0	0	0	0	0	0	0	0	0	0
567.38171444074	15	doublebond	17:0 C7-H	0	0	0	0	0	0	0	0	0	0	0	0	0	0	0	0	0	0	0	0	0	0	0	0	0	0	0	0	0
568.38953947281	30	doublebond	17:0 C7	0	0	0	0	0	0	0	0	0	0	0	0	0	0	0	0	0	0	0	0	0	0	0	0	0	0	0	0	0
568.53477077668	500	metaboliteclass	Precursor -C2H8NO4P	0	0	0	0	0	3193	3878	1837	538	500	577	0	0	0	1722	2213	2406	512	161	196	0	0	0	858	950	940	86	64	100
569.39736450488	16.5	doublebond	17:0 C7+H, 16:1(9) C6-H	0	0	0	0	0	0	0	0	0	11	0	0	0	0	0	0	0	0	0	0	0	0	0	0	0	0	0	0	0
570.40518953695	30	doublebond	16:1(9) C6	0	0	0	0	0	11	71	14	0	0	0	0	0	0	36	41	11	11	0	0	0	0	0	0	13	0	0	0	0
571.41301456902	1.5	doublebond	16:1(9) C6+H	0	0	0	0	0	0	0	0	0	0	0	0	0	0	0	0	0	0	0	0	0	0	0	0	0	0	0	0	0
581.39736450488	15	doublebond	17:0 C8-H	0	0	0	0	0	98	30	119	0	0	0	0	0	0	24	28	8	0	0	0	0	0	0	0	11	0	0	0	0
582.40518953695	30	doublebond	17:0 C8	0	0	0	0	0	21	11	40	0	0	11	0	0	0	14	17	11	0	0	0	0	0	0	0	15	11	0	0	0
583.41301456902	121.5	doublebond, doublebond_high	17:0 C8+H, 16:1(9) C7-H	0	0	0	0	0	56	81	66	12	10	0	0	0	0	27	21	33	0	0	0	0	0	0	10	0	46	0	34	0
584.42083960109	60	doublebond	16:1(9) C7	0	0	0	0	0	25	18	17	0	10	0	0	0	0	14	11	21	0	0	0	0	0	0	0	13	0	0	0	0
585.42866463316	1.5	doublebond	16:1(9) C7+H	0	0	0	0	0	0	0	0	0	0	0	0	0	0	0	0	0	0	0	0	0	0	0	0	0	0	0	0	0
595.41301456902	15	doublebond	17:0 C9-H	0	0	0	0	0	11	11	58	0	8	0	0	0	0	7	15	11	0	0	0	0	0	0	22	13	23	0	0	0
596.42083960109	30	doublebond	17:0 C9	0	0	0	0	0	37	67	32	0	0	13	0	0	0	11	7	43	0	0	0	0	0	0	0	11	0	0	0	0
597.42866463316	16.5	doublebond	17:0 C9+H, 16:1(9) C8-H	0	0	0	0	0	11	28	84	0	0	11	0	0	0	0	0	0	0	0	0	0	0	0	0	0	0	0	0	0
598.43648966523	30	doublebond	16:1(9) C8	0	0	0	0	0	10	70	27	0	28	0	0	0	0	28	11	11	0	0	0	0	0	0	0	26	0	0	0	0
599.4443146973	1.5	doublebond	16:1(9) C8+H	0	0	0	0	0	11	0	0	0	0	0	0	0	0	0	0	0	0	0	0	0	0	0	0	0	0	0	0	0
609.42866463316	15	doublebond	17:0 C10-H	0	0	0	0	0	163	102	115	11	17	6	0	0	0	94	41	78	11	80	0	0	0	0	27	41	39	0	0	0
610.43648966523	37.5	doublebond	17:0 C10, 16:1(9) C9-H	0	0	0	0	0	64	21	12	0	8	0	0	0	0	17	11	15	0	0	0	0	0	0	0	0	19	0	0	0
611.4443146973	16.5	doublebond, doublebond_low	17:0 C10+H, 16:1(9) C9	0	0	0	0	0	11	39	0	0	0	0	0	0	0	11	11	0	0	0	0	0	0	0	0	0	12	0	0	0
612.45213972937	1.5	doublebond	16:1(9) C9+H	0	0	0	0	0	15	11	11	7	0	0	0	0	0	11	11	15	0	0	0	0	0	0	9	0	7	0	0	0
623.4443146973	30	doublebond	17:0 C11-H, 16:1(9) C10-H	0	0	0	0	0	215	194	355	94	44	189	0	0	0	189	190	152	11	21	16	0	0	0	74	33	39	0	0	48
624.45213972937	60	doublebond	17:0 C11, 16:1(9) C10	0	0	0	0	0	47	63	21	7	0	10	0	0	0	18	30	29	0	0	0	0	0	0	7	27	8	0	0	0
625.45996476144	3	doublebond	17:0 C11+H, 16:1(9) C10+H	0	0	0	0	0	11	82	23	0	11	0	0	0	0	10	8	80	0	0	0	0	0	0	0	0	30	0	0	0
637.45996476144	75	doublebond	17:0 C12-H, 16:1(9) C11-H	0	0	0	0	0	9	39	75	20	0	0	0	0	0	0	15	50	0	0	0	0	0	0	24	11	40	0	0	0
638.46778979351	150	doublebond, doublebond_high	17:0 C12, 16:1(9) C11	0	0	0	0	0	133	91	102	40	11	11	0	0	0	28	45	59	0	0	0	0	0	0	48	11	62	0	0	0
639.47561482558	3	doublebond	17:0 C12+H, 16:1(9) C11+H	0	0	0	0	0	11	6	11	0	0	0	0	0	0	11	10	0	0	0	0	0	0	0	0	0	11	0	0	0
651.47561482558	30	doublebond	17:0 C13-H, 16:1(9) C12-H	0	0	0	0	0	55	32	51	8	0	0	0	0	0	20	33	0	0	0	11	0	0	0	9	0	22	0	0	0
652.48343985765	60	doublebond	17:0 C13, 16:1(9) C12	0	0	0	0	0	22	15	29	0	0	0	0	0	0	11	11	12	0	0	0	0	0	0	0	11	11	0	0	0
653.49126488972	3	doublebond	17:0 C13+H, 16:1(9) C12+H	0	0	0	0	0	11	0	11	0	0	0	0	0	0	0	0	0	0	0	0	0	0	0	0	0	0	0	0	0
665.49126488972	30	doublebond	17:0 C14-H, 16:1(9) C13-H	0	0	0	0	0	21	12	51	13	0	0	0	0	0	32	11	11	0	0	0	0	0	0	11	0	0	0	0	0
666.49908992179	60	doublebond	17:0 C14, 16:1(9) C13	0	0	0	0	0	56	20	28	0	0	0	0	0	0	28	30	15	0	0	0	0	0	0	11	5	43	0	0	0
667.50691495386	3	doublebond	17:0 C14+H, 16:1(9) C13+H	0	0	0	0	0	0	11	0	0	0	0	0	0	0	0	0	0	0	0	0	0	0	0	11	0	0	0	0	0
679.50691495386	30	doublebond	17:0 C15-H, 16:1(9) C14-H	0	0	0	0	0	91	43	16	11	0	0	0	0	0	35	29	15	0	0	0	0	0	0	0	0	11	0	0	0
680.51473998593	60	doublebond	17:0 C15, 16:1(9) C14	0	0	0	0	0	150	29	43	0	32	35	0	0	0	37	20	75	0	0	0	0	0	0	0	25	0	0	0	11
681.522565018	3	doublebond	17:0 C15+H, 16:1(9) C14+H	0	0	0	0	0	11	0	11	0	0	0	0	0	0	0	0	0	0	0	0	0	0	0	0	0	0	0	0	0
693.522565018	30	doublebond	17:0 C16-H, 16:1(9) C15-H	0	0	0	0	0	35	0	11	0	11	0	0	0	0	0	11	0	0	0	11	0	0	0	0	21	0	0	0	0
694.53039005007	60	doublebond	17:0 C16, 16:1(9) C15	0	0	0	0	0	70	0	0	0	25	0	0	0	0	0	0	0	0	0	0	0	0	0	0	0	0	0	0	0
695.53821508214	3	doublebond	17:0 C16+H, 16:1(9) C15+H	0	0	0	0	0	0	0	0	0	0	0	0	0	0	0	0	0	0	0	0	0	0	0	0	0	0	0	0	0
709.55386514628	999	precursor	Precursor	0	0	0	0	0	7737	8113	6227	4039	2961	2700	0	0	0	5568	5764	5536	1566	1379	1421	0	0	0	2505	3519	3512	301	646	848
