## Supplementary material for "MS-DIAL 5 multimodal mass spectrometry data mining unveils lipidome complexities": Source data: AlignmentID001298.txt

m/z	Reference intensity	Spectrum	Comment	20230404_Blank_11_POS_EAD14	20230404_C12_10_POS_EAD14	20230404_C13_9_POS_EAD14_1	20230404_C13_9_POS_EAD14_2	20230404_C13_9_POS_EAD14_3	20230404_C13x1_1_POS_EAD14_1	20230404_C13x1_1_POS_EAD14_2	20230404_C13x1_1_POS_EAD14_3	20230404_C13x10_4_POS_EAD14_1	20230404_C13x10_4_POS_EAD14_2	20230404_C13x10_4_POS_EAD14_3	20230404_C13x100_7_POS_EAD14_1	20230404_C13x100_7_POS_EAD14_2	20230404_C13x100_7_POS_EAD14_3	20230404_C13x2_2_POS_EAD14_1	20230404_C13x2_2_POS_EAD14_2	20230404_C13x2_2_POS_EAD14_3	20230404_C13x20_5_POS_EAD14_1	20230404_C13x20_5_POS_EAD14_2	20230404_C13x20_5_POS_EAD14_3	20230404_C13x200_8_POS_EAD14_1	20230404_C13x200_8_POS_EAD14_2	20230404_C13x200_8_POS_EAD14_3	20230404_C13x5_3_POS_EAD14_1	20230404_C13x5_3_POS_EAD14_2	20230404_C13x5_3_POS_EAD14_3	20230404_C13x50_6_POS_EAD14_1	20230404_C13x50_6_POS_EAD14_2	20230404_C13x50_6_POS_EAD14_3
193.12981172756	500	metaboliteclass	Header	0	0	0	0	0	10667	6868	9783	4185	5379	5392	2556	1958	2214	7859	12277	6948	2843	2881	2587	0	1038	0	6092	6484	7986	2173	1979	1422
234.15636082857	150	metaboliteclass	Header+C2H3N	0	0	0	0	0	1625	2154	2622	914	612	885	104	81	55	2035	2099	1582	591	446	393	0	54	0	1287	971	832	208	408	221
262.15127544813	150	metaboliteclass	Header+C3H3NO	0	0	0	0	0	1094	833	945	297	351	352	90	10	9	785	634	423	146	164	146	0	0	0	526	313	487	87	86	54
264.26857652999	100	acylchain	[sph+H]+ -Header -H2O	0	0	0	0	0	698	443	518	94	258	190	25	0	8	488	599	450	133	117	81	0	6	0	515	227	305	14	59	45
279.25566610277	200	acylchain	[FAA+C2H+adduct]+	0	0	0	0	0	451	801	919	217	188	238	13	0	62	336	342	473	34	40	176	0	0	0	225	227	131	15	46	101
470.37037634609	200	acylchain	[FAA+C2H+Header+adduct]+	0	0	0	0	0	3298	4157	2562	534	560	415	43	48	128	1848	2215	1731	325	183	171	0	43	0	908	1157	1245	145	117	170
500.38094102979	30	doublebond	18:1(4)(1OH,3OH) C3-H, 16:1(9) C1-H	0	0	0	0	0	212	73	153	41	26	19	0	0	0	0	244	317	19	0	0	0	0	0	14	60	47	18	0	0
501.38876606186	60	doublebond	18:1(4)(1OH,3OH) C3, 16:1(9) C1	0	0	0	0	0	255	167	149	11	11	28	0	0	0	102	105	38	10	9	11	0	0	0	20	41	29	0	0	0
502.39659109393	7.5	doublebond	18:1(4)(1OH,3OH) C3+H, 16:1(9) C1+H	0	0	0	0	0	11	85	11	0	0	0	0	0	0	0	12	11	0	0	0	0	0	0	0	7	0	0	0	0
513.38876606186	15	doublebond, doublebond_low	18:1(4)(1OH,3OH) C4-H	0	0	0	0	0	14	44	11	0	11	0	0	0	0	42	0	11	33	0	0	0	0	0	0	0	0	0	0	0
514.39659109393	22.5	doublebond, doublebond_low	18:1(4)(1OH,3OH) C4, 16:1(9) C2-H	0	0	0	0	0	30	77	72	16	11	20	0	0	0	41	71	18	0	0	0	0	0	0	34	0	28	0	0	0
515.404416126	46.5	doublebond, doublebond_low	18:1(4)(1OH,3OH) C4+H, 16:1(9) C2	0	0	0	0	0	173	97	137	34	11	42	0	0	0	89	70	107	9	25	54	0	0	0	38	11	44	8	0	0
516.41224115807	60	doublebond	16:1(9) C2+H	0	0	0	0	0	0	0	0	0	0	0	0	0	0	0	0	0	0	0	0	0	0	0	0	0	0	0	0	0
526.39659109393	15	doublebond	18:1(4)(1OH,3OH) C5-H	0	0	0	0	0	26	45	89	0	10	11	0	0	0	65	77	99	11	5	0	0	0	0	5	16	11	0	0	0
527.404416126	30	doublebond	18:1(4)(1OH,3OH) C5	0	0	0	0	0	74	105	12	0	0	0	0	0	0	40	24	25	0	0	0	0	0	0	11	0	0	0	0	0
528.41224115807	66	doublebond	18:1(4)(1OH,3OH) C5+H, 16:1(9) C3-H	0	0	0	0	0	174	200	101	16	34	19	0	11	0	144	65	148	0	37	16	0	0	0	19	55	51	0	11	0
529.42006619014	22.5	doublebond	16:1(9) C3	0	0	0	0	0	11	71	0	11	0	0	0	0	0	0	0	17	0	0	0	0	0	0	11	0	0	0	0	0
530.42789122221	15	doublebond	16:1(9) C3+H	0	0	0	0	0	0	0	0	0	0	0	0	0	0	0	0	0	0	0	0	0	0	0	0	0	0	0	0	0
540.41224115807	60	doublebond	18:1(4)(1OH,3OH) C6-H	0	0	0	0	0	68	91	55	8	0	11	0	0	0	52	50	68	11	0	11	0	0	0	26	52	43	41	0	31
541.42006619014	120	doublebond	18:1(4)(1OH,3OH) C6	0	0	0	0	0	480	662	527	70	153	99	11	16	10	440	415	515	71	46	47	0	0	0	198	230	151	14	215	73
542.42789122221	16.5	doublebond	18:1(4)(1OH,3OH) C6+H, 16:1(9) C4-H	0	0	0	0	0	51	150	75	11	12	10	0	0	0	37	0	69	0	0	0	0	0	0	0	98	0	0	0	0
543.43571625428	30	doublebond	16:1(9) C4	0	0	0	0	0	19	37	68	0	18	25	0	0	0	36	69	100	0	0	0	0	0	0	0	0	11	0	0	0
544.44354128635	1.5	doublebond	16:1(9) C4+H	0	0	0	0	0	0	0	0	0	0	0	0	0	0	0	0	0	0	0	0	0	0	0	0	0	0	0	0	0
554.42789122221	15	doublebond	18:1(4)(1OH,3OH) C7-H	0	0	0	0	0	29	59	63	0	6	21	0	0	0	20	0	19	0	0	0	0	0	0	38	39	0	0	11	0
555.43571625428	30	doublebond	18:1(4)(1OH,3OH) C7	0	0	0	0	0	48	38	32	45	0	0	0	0	0	73	34	17	0	0	0	0	0	0	17	0	11	0	0	0
556.44354128635	21	doublebond	18:1(4)(1OH,3OH) C7+H, 16:1(9) C5-H	0	0	0	0	0	29	19	13	0	0	0	0	0	0	11	18	42	0	0	0	0	0	0	0	0	22	0	10	0
557.45136631842	30	doublebond	16:1(9) C5	0	0	0	0	0	21	63	46	13	28	11	0	0	0	22	34	26	0	0	0	0	0	0	123	31	11	0	0	0
558.45919135049	1.5	doublebond	16:1(9) C5+H	0	0	0	0	0	0	0	0	0	0	0	0	0	0	0	0	0	0	0	0	0	0	0	0	0	0	0	0	0
568.44354128635	15	doublebond	18:1(4)(1OH,3OH) C8-H	0	0	0	0	0	43	35	45	0	0	14	0	0	0	11	15	48	0	0	0	0	0	0	10	29	0	0	0	0
569.45136631842	30	doublebond	18:1(4)(1OH,3OH) C8	0	0	0	0	0	81	184	11	0	0	10	0	0	0	32	32	51	0	0	11	0	0	0	22	57	11	0	0	0
570.45919135049	21	doublebond	18:1(4)(1OH,3OH) C8+H, 16:1(9) C6-H	0	0	0	0	0	30	17	56	11	0	0	0	0	0	41	84	45	0	0	0	0	0	0	18	8	37	0	0	0
571.46701638256	30	doublebond	16:1(9) C6	0	0	0	0	0	11	34	54	0	0	0	0	0	0	24	19	42	0	0	0	0	0	0	11	10	0	0	0	0
572.47484141463	1.5	doublebond	16:1(9) C6+H	0	0	0	0	0	0	0	0	0	0	0	0	0	0	0	0	0	0	0	0	0	0	0	0	0	0	0	0	0
582.45919135049	15	doublebond	18:1(4)(1OH,3OH) C9-H	0	0	0	0	0	157	90	47	0	13	0	0	0	0	92	18	51	0	0	0	0	0	0	23	0	33	0	0	0
583.46701638256	30	doublebond	18:1(4)(1OH,3OH) C9	0	0	0	0	0	69	27	47	0	18	0	0	0	0	52	32	21	22	0	0	0	0	0	13	41	22	16	0	0
584.47484141463	126	doublebond, doublebond_high	18:1(4)(1OH,3OH) C9+H, 16:1(9) C7-H	0	0	0	0	0	205	375	155	67	41	11	0	10	11	322	127	150	18	26	41	0	0	0	62	83	27	10	25	11
585.4826664467	60	doublebond	16:1(9) C7	0	0	0	0	0	183	70	103	48	40	28	0	0	0	36	84	51	0	0	0	0	0	0	36	27	26	11	0	0
586.49049147877	1.5	doublebond	16:1(9) C7+H	0	0	0	0	0	36	0	11	0	0	0	0	0	0	0	0	0	0	0	0	0	0	0	0	0	0	0	0	0
596.47484141463	15	doublebond	18:1(4)(1OH,3OH) C10-H	0	0	0	0	0	137	36	37	11	65	0	0	0	0	28	54	44	0	0	0	0	0	0	27	11	0	0	0	0
597.4826664467	30	doublebond	18:1(4)(1OH,3OH) C10	0	0	0	0	0	78	198	74	22	19	0	0	0	0	113	48	30	0	0	9	0	0	0	27	35	11	0	0	0
598.49049147877	21	doublebond	18:1(4)(1OH,3OH) C10+H, 16:1(9) C8-H	0	0	0	0	0	65	194	125	11	0	29	0	0	0	60	44	121	0	0	0	0	0	0	0	0	37	0	0	0
599.49831651084	30	doublebond	16:1(9) C8	0	0	0	0	0	141	131	130	11	12	11	0	0	0	39	209	72	0	0	0	0	0	0	49	18	86	11	12	0
600.50614154291	1.5	doublebond	16:1(9) C8+H	0	0	0	0	0	27	19	26	0	0	0	0	0	0	32	18	14	0	0	0	0	0	0	11	11	11	0	0	0
610.49049147877	15	doublebond	18:1(4)(1OH,3OH) C11-H	0	0	0	0	0	29	76	122	0	11	62	0	0	0	11	29	24	0	0	0	0	0	0	11	14	11	0	0	0
611.49831651084	37.5	doublebond	18:1(4)(1OH,3OH) C11, 16:1(9) C9-H	0	0	0	0	0	39	48	53	37	41	0	0	0	0	32	42	38	12	11	0	0	0	0	11	53	39	0	0	0
612.50614154291	21	doublebond, doublebond_low	18:1(4)(1OH,3OH) C11+H, 16:1(9) C9	0	0	0	0	0	0	11	0	0	0	0	0	0	0	11	0	11	0	0	0	0	0	0	11	0	0	0	0	0
613.51396657498	1.5	doublebond	16:1(9) C9+H	0	0	0	0	0	0	0	0	0	0	0	0	0	0	0	0	11	0	0	0	0	0	0	0	0	0	0	0	0
624.50614154291	30	doublebond	18:1(4)(1OH,3OH) C12-H, 16:1(9) C10-H	0	0	0	0	0	190	259	209	0	25	20	0	0	0	145	0	228	0	0	103	0	0	0	88	55	11	0	0	0
625.51396657498	60	doublebond	18:1(4)(1OH,3OH) C12, 16:1(9) C10	0	0	0	0	0	169	338	164	32	0	22	0	0	0	92	61	79	0	10	16	0	0	0	36	0	18	0	0	0
626.52179160705	7.5	doublebond	18:1(4)(1OH,3OH) C12+H, 16:1(9) C10+H	0	0	0	0	0	58	0	21	0	0	0	0	0	0	18	11	23	7	0	0	0	0	0	7	0	0	0	0	0
638.52179160705	75	doublebond	18:1(4)(1OH,3OH) C13-H, 16:1(9) C11-H	0	0	0	0	0	111	101	139	11	21	65	0	0	11	124	77	56	11	0	7	0	0	0	35	84	25	0	0	0
639.52961663912	150	doublebond, doublebond_high	18:1(4)(1OH,3OH) C13, 16:1(9) C11	0	0	0	0	0	302	423	287	68	99	58	29	10	0	256	263	146	59	39	29	0	0	0	138	163	123	11	19	13
640.53744167119	7.5	doublebond	18:1(4)(1OH,3OH) C13+H, 16:1(9) C11+H	0	0	0	0	0	39	0	11	0	0	0	0	0	0	0	0	0	0	0	0	0	0	0	0	0	54	0	0	0
652.53744167119	30	doublebond	18:1(4)(1OH,3OH) C14-H, 16:1(9) C12-H	0	0	0	0	0	82	161	256	20	13	0	0	0	0	81	73	70	0	0	0	0	0	0	19	42	24	11	11	0
653.54526670326	60	doublebond	18:1(4)(1OH,3OH) C14, 16:1(9) C12	0	0	0	0	0	140	87	100	14	20	26	0	0	0	77	129	44	10	19	0	0	0	0	55	28	53	11	0	0
654.55309173533	7.5	doublebond	18:1(4)(1OH,3OH) C14+H, 16:1(9) C12+H	0	0	0	0	0	11	13	41	0	0	9	0	0	0	10	10	0	0	0	0	0	0	0	11	11	0	0	0	0
666.55309173533	30	doublebond	18:1(4)(1OH,3OH) C15-H, 16:1(9) C13-H	0	0	0	0	0	55	87	49	70	0	7	0	0	0	57	38	24	11	0	0	0	0	0	42	37	43	0	0	0
667.5609167674	60	doublebond	18:1(4)(1OH,3OH) C15, 16:1(9) C13	0	0	0	0	0	117	179	112	26	16	45	0	11	0	78	137	113	26	11	39	0	0	0	45	25	149	0	11	0
668.56874179947	7.5	doublebond	18:1(4)(1OH,3OH) C15+H, 16:1(9) C13+H	0	0	0	0	0	23	103	13	0	0	0	0	0	0	11	27	0	0	0	0	0	0	0	11	0	11	0	0	0
680.56874179947	30	doublebond	18:1(4)(1OH,3OH) C16-H, 16:1(9) C14-H	0	0	0	0	0	230	157	125	26	23	22	0	0	0	64	97	43	11	0	18	0	0	0	33	20	25	39	22	0
681.57656683154	60	doublebond	18:1(4)(1OH,3OH) C16, 16:1(9) C14	0	0	0	0	0	91	122	102	38	51	45	0	0	0	52	69	86	0	13	0	0	0	0	97	48	79	0	17	0
682.58439186361	7.5	doublebond	18:1(4)(1OH,3OH) C16+H, 16:1(9) C14+H	0	0	0	0	0	213	57	62	12	0	11	0	0	0	11	0	14	0	0	11	0	0	0	0	22	26	0	11	0
694.58439186361	30	doublebond	18:1(4)(1OH,3OH) C17-H, 16:1(9) C15-H	0	0	0	0	0	68	76	24	0	11	11	0	0	0	46	25	24	0	0	0	0	0	0	11	11	11	0	0	0
695.59221689568	60	doublebond	18:1(4)(1OH,3OH) C17, 16:1(9) C15	0	0	0	0	0	25	50	53	0	11	0	0	0	0	28	18	20	0	0	0	0	0	0	10	11	0	0	0	0
696.60004192775	7.5	doublebond	18:1(4)(1OH,3OH) C17+H, 16:1(9) C15+H	0	0	0	0	0	5	0	0	0	0	0	0	0	0	0	0	11	0	0	0	0	0	0	0	0	23	0	0	0
710.61569199189	999	precursor	Precursor	0	0	0	0	0	14436	9176	11358	6189	6247	4634	1339	759	1599	13426	10522	11564	5013	2925	4556	0	593	0	7412	8536	7735	3328	2914	2285
