## Supplementary material for "MS-DIAL 5 multimodal mass spectrometry data mining unveils lipidome complexities": Source data: AlignmentID001346.txt

m/z	Reference intensity	Spectrum	Comment	20230404_Blank_11_POS_EAD14	20230404_C12_10_POS_EAD14	20230404_C13_9_POS_EAD14_1	20230404_C13_9_POS_EAD14_2	20230404_C13_9_POS_EAD14_3	20230404_C13x1_1_POS_EAD14_1	20230404_C13x1_1_POS_EAD14_2	20230404_C13x1_1_POS_EAD14_3	20230404_C13x10_4_POS_EAD14_1	20230404_C13x10_4_POS_EAD14_2	20230404_C13x10_4_POS_EAD14_3	20230404_C13x100_7_POS_EAD14_1	20230404_C13x100_7_POS_EAD14_2	20230404_C13x100_7_POS_EAD14_3	20230404_C13x2_2_POS_EAD14_1	20230404_C13x2_2_POS_EAD14_2	20230404_C13x2_2_POS_EAD14_3	20230404_C13x20_5_POS_EAD14_1	20230404_C13x20_5_POS_EAD14_2	20230404_C13x20_5_POS_EAD14_3	20230404_C13x200_8_POS_EAD14_1	20230404_C13x200_8_POS_EAD14_2	20230404_C13x200_8_POS_EAD14_3	20230404_C13x5_3_POS_EAD14_1	20230404_C13x5_3_POS_EAD14_2	20230404_C13x5_3_POS_EAD14_3	20230404_C13x50_6_POS_EAD14_1	20230404_C13x50_6_POS_EAD14_2	20230404_C13x50_6_POS_EAD14_3
184.07332101419	300	metaboliteclass	Header	0	0	0	0	0	7534	6001	14321	5791	5130	3384	1683	1224	1809	6253	6828	9188	2824	2022	1510	0	0	0	3503	4485	5810	2110	2292	2637
229.10271593568	100	metaboliteclass	Gly-O	0	0	0	0	0	6215	8407	7919	2512	3014	3110	184	227	115	3747	7710	5089	874	1412	623	0	0	0	2335	2956	3955	709	946	899
229.13600487212	150	metaboliteclass	Gly-C	0	0	0	0	0	0	0	0	0	0	0	158	0	35	0	0	0	0	943	0	0	0	0	0	0	0	523	0	0
361.78475760521	150	metaboliteclass	[Precursor]2+	0	0	0	0	0	810	1267	1773	370	144	153	48	41	23	834	628	785	139	102	98	0	0	0	463	261	357	101	12	250
438.29325635699	50	snposition	-CD2(Sn1)	0	0	0	0	0	996	1444	1352	106	222	282	14	6	19	823	689	469	92	61	128	0	0	0	234	188	231	133	36	57
453.31363488092	50	acylchain	-17:0-O	0	0	0	0	0	312	447	200	28	76	57	0	0	0	213	126	81	25	88	15	0	0	0	133	162	60	0	34	11
471.32419956462	50	acylchain	-17:0	0	0	0	0	0	351	807	528	95	62	135	0	11	11	556	289	202	35	83	14	0	0	0	189	122	139	14	18	54
497.30346412004	5	doublebond	17:0 C1-H	0	0	0	0	0	0	0	0	11	0	0	0	0	0	0	0	0	0	0	0	0	0	0	11	0	0	0	0	6
497.37623513748	50	acylchain	-14:1(9)-O	0	0	0	0	0	311	253	454	44	61	79	0	0	11	294	124	201	41	33	10	0	0	0	166	248	184	21	0	11
498.31128915211	10	doublebond	17:0 C1	0	0	0	0	0	0	0	0	0	0	0	0	0	0	0	0	0	0	0	0	0	0	0	0	45	192	0	0	4
499.31911418418	0.5	doublebond	17:0 C1+H	0	0	0	0	0	112	154	41	18	44	32	0	0	0	21	38	17	0	0	0	0	0	0	53	11	107	0	0	0
511.31911418418	5	doublebond	17:0 C2-H	0	0	0	0	0	206	208	82	47	11	0	0	11	0	72	330	113	42	0	0	0	0	0	11	55	50	0	11	11
512.32693921625	15	doublebond	17:0 C2	0	0	0	0	0	1357	1738	1057	141	130	145	12	47	22	773	709	762	87	139	114	0	0	0	442	302	357	29	59	42
513.33476424832	20	doublebond	17:0 C2+H	0	0	0	0	0	289	74	119	59	39	0	0	11	0	11	11	0	32	40	0	0	0	0	13	0	56	0	0	0
515.38679982118	50	acylchain	-14:1(9)	0	0	0	0	0	1734	1468	1522	242	273	236	10	24	19	1413	1205	918	78	91	119	0	0	0	547	415	424	63	45	28
525.33476424832	20	doublebond	17:0 C3-H	0	0	0	0	0	395	375	390	73	89	44	0	23	0	404	296	307	25	30	22	0	0	0	191	126	174	13	46	33
526.34258928039	7.5	doublebond	17:0 C3	0	0	0	0	0	114	133	143	22	21	19	0	0	0	81	70	44	0	21	0	0	0	0	11	34	86	11	5	0
527.35041431246	5	doublebond	17:0 C3+H	0	0	0	0	0	120	40	43	0	19	11	0	0	0	34	38	34	15	31	0	0	0	0	21	31	11	0	0	11
538.48782058426	25	metaboliteclass	Precursor-Header	0	0	0	0	0	716	1256	704	198	75	239	68	68	70	913	310	349	95	63	62	0	0	0	329	258	184	51	20	69
539.35041431246	5	doublebond	17:0 C4-H	0	0	0	0	0	228	24	214	19	4	0	0	10	0	0	128	37	0	0	11	0	0	0	55	0	30	0	0	0
540.35823934453	10	doublebond	17:0 C4	0	0	0	0	0	70	11	107	26	33	62	0	0	0	54	63	0	0	11	17	0	0	0	106	13	44	8	0	0
541.3660643766	5.5	doublebond	17:0 C4+H, 14:1(9) C1-H	0	0	0	0	0	99	76	28	0	11	0	0	0	0	74	9	23	0	0	0	0	0	0	0	0	11	0	0	0
542.37388940867	10	doublebond	14:1(9) C1	0	0	0	0	0	24	11	13	0	0	0	0	0	0	0	11	24	0	0	0	0	0	0	0	36	0	0	0	0
543.38171444074	0.5	doublebond	14:1(9) C1+H	0	0	0	0	0	78	42	86	0	0	0	0	0	0	20	52	11	0	0	0	0	0	0	0	86	4	0	0	0
553.3660643766	5	doublebond	17:0 C5-H	0	0	0	0	0	282	193	135	57	16	42	0	0	0	35	196	68	11	11	15	0	0	0	82	49	35	0	10	0
554.37388940867	10	doublebond	17:0 C5	0	0	0	0	0	138	219	96	27	32	20	0	0	0	186	159	155	21	0	10	0	0	0	36	79	40	11	0	22
555.38171444074	5.5	doublebond	17:0 C5+H, 14:1(9) C2-H	0	0	0	0	0	89	42	78	15	26	26	0	0	0	175	50	51	8	0	0	0	0	0	14	11	45	0	40	0
556.38953947281	15	doublebond	14:1(9) C2	0	0	0	0	0	262	594	365	65	65	17	11	0	0	304	195	166	15	15	11	0	0	0	52	81	138	42	45	10
557.39736450488	20	doublebond	14:1(9) C2+H	0	0	0	0	0	47	71	52	17	9	0	0	0	0	20	56	43	0	11	0	0	0	0	13	10	41	0	8	0
567.38171444074	5	doublebond	17:0 C6-H	0	0	0	0	0	283	278	219	49	63	50	33	0	0	173	118	130	32	11	42	0	0	0	82	74	126	11	25	52
568.38953947281	10	doublebond	17:0 C6	0	0	0	0	0	337	302	275	50	31	32	0	19	13	176	128	344	74	17	23	0	0	0	66	82	74	11	22	13
569.39736450488	20.5	doublebond	17:0 C6+H, 14:1(9) C3-H	0	0	0	0	0	794	527	1142	301	259	280	5	0	18	371	635	532	127	11	69	0	0	0	203	123	234	145	29	31
570.40518953695	7.5	doublebond	14:1(9) C3	0	0	0	0	0	60	73	67	11	11	19	0	0	0	40	74	70	0	0	0	0	0	0	18	45	63	0	0	0
571.41301456902	5	doublebond	14:1(9) C3+H	0	0	0	0	0	0	0	0	0	0	0	0	0	0	0	0	0	0	0	0	0	0	0	0	8	0	0	0	0
581.39736450488	5	doublebond	17:0 C7-H	0	0	0	0	0	123	185	168	48	11	77	0	11	0	94	100	105	0	11	11	0	0	0	52	13	121	0	11	11
582.40518953695	10	doublebond	17:0 C7	0	0	0	0	0	167	170	411	71	31	30	0	0	5	120	91	116	18	29	33	0	0	0	47	39	45	11	0	0
583.41301456902	5.5	doublebond	17:0 C7+H, 14:1(9) C4-H	0	0	0	0	0	161	136	143	12	33	15	0	0	0	132	166	90	0	0	26	0	0	0	53	28	36	14	17	0
584.42083960109	10	doublebond	14:1(9) C4	0	0	0	0	0	194	58	111	16	31	56	0	11	0	49	72	70	39	0	0	0	0	0	12	15	131	0	0	0
585.42866463316	0.5	doublebond	14:1(9) C4+H	0	0	0	0	0	15	11	0	0	0	0	0	0	0	0	0	0	0	0	0	0	0	0	0	11	0	0	0	0
595.41301456902	5	doublebond	17:0 C8-H	0	0	0	0	0	126	168	158	31	50	24	0	0	0	112	68	174	7	6	11	0	0	0	100	44	60	0	0	0
596.42083960109	10	doublebond	17:0 C8	0	0	0	0	0	123	144	190	34	69	11	0	0	0	90	38	105	19	20	0	0	0	0	41	43	38	11	11	0
597.42866463316	5.5	doublebond	17:0 C8+H, 14:1(9) C5-H	0	0	0	0	0	51	95	111	14	0	11	0	0	0	55	82	52	0	11	0	0	0	0	33	69	60	0	0	0
598.43648966523	10	doublebond	14:1(9) C5	0	0	0	0	0	70	432	172	125	10	62	0	0	0	66	55	86	10	0	4	0	0	0	33	32	39	0	10	0
599.4443146973	0.5	doublebond	14:1(9) C5+H	0	0	0	0	0	14	0	0	0	0	0	0	0	0	0	0	0	0	0	0	0	0	0	0	0	0	0	0	0
609.42866463316	5	doublebond	17:0 C9-H	0	0	0	0	0	220	505	97	51	61	20	0	0	0	186	269	78	20	11	0	0	0	0	55	26	105	23	0	0
610.43648966523	10	doublebond	17:0 C9	0	0	0	0	0	243	201	210	85	27	79	0	0	0	136	84	106	11	30	42	0	0	0	88	120	115	11	40	0
611.4443146973	5.5	doublebond	17:0 C9+H, 14:1(9) C6-H	0	0	0	0	0	106	134	161	21	52	27	0	0	0	62	84	49	5	0	0	0	0	0	31	49	40	19	0	11
612.45213972937	10	doublebond	14:1(9) C6	0	0	0	0	0	99	152	225	56	14	22	0	0	0	88	119	53	13	0	0	0	0	0	14	77	23	0	29	11
613.45996476144	0.5	doublebond	14:1(9) C6+H	0	0	0	0	0	0	11	11	0	0	0	0	0	0	0	11	0	0	0	0	0	0	0	0	0	0	0	0	0
623.4443146973	5	doublebond	17:0 C10-H	0	0	0	0	0	309	220	214	41	23	43	0	0	0	81	120	145	13	0	30	0	0	0	130	54	67	0	11	13
624.45213972937	10	doublebond	17:0 C10	0	0	0	0	0	256	267	292	34	99	45	0	4	0	257	127	164	27	11	22	0	0	0	65	89	100	0	13	11
625.45996476144	40.5	doublebond, doublebond_high	17:0 C10+H, 14:1(9) C7-H	0	0	0	0	0	1138	836	667	253	170	108	0	0	10	599	534	267	89	75	44	0	0	0	286	302	375	71	32	32
626.46778979351	20	doublebond	14:1(9) C7	0	0	0	0	0	206	183	195	53	71	46	0	11	0	126	195	82	10	30	11	0	0	0	55	55	49	0	11	0
627.47561482558	0.5	doublebond	14:1(9) C7+H	0	0	0	0	0	21	0	17	0	0	11	0	0	0	0	11	23	0	0	0	0	0	0	0	0	0	0	0	0
637.45996476144	5	doublebond	17:0 C11-H	0	0	0	0	0	135	143	168	142	29	25	0	0	0	228	73	74	20	34	5	0	0	0	52	35	36	48	11	11
638.46778979351	10	doublebond	17:0 C11	0	0	0	0	0	281	194	186	28	87	19	0	0	0	96	114	109	22	26	21	0	0	0	31	96	120	0	11	11
639.47561482558	5.5	doublebond	17:0 C11+H, 14:1(9) C8-H	0	0	0	0	0	129	109	130	44	0	18	0	0	0	122	24	62	0	11	12	0	0	0	19	47	47	11	0	0
640.48343985765	10	doublebond	14:1(9) C8	0	0	0	0	0	188	79	80	19	22	26	0	0	0	44	57	40	11	12	11	0	0	0	55	109	35	0	0	0
641.49126488972	0.5	doublebond	14:1(9) C8+H	0	0	0	0	0	8	59	18	0	0	0	0	0	0	0	53	11	0	0	0	0	0	0	0	0	9	0	0	0
651.47561482558	5	doublebond	17:0 C12-H	0	0	0	0	0	284	210	348	51	40	89	0	0	0	117	241	153	86	8	13	0	0	0	61	74	38	11	21	31
652.48343985765	12.5	doublebond	17:0 C12, 14:1(9) C9-H	0	0	0	0	0	177	118	249	10	23	18	0	16	0	93	46	191	11	33	7	0	0	0	109	64	27	11	0	0
653.49126488972	5.5	doublebond, doublebond_low	17:0 C12+H, 14:1(9) C9	0	0	0	0	0	52	60	113	0	0	24	0	0	0	11	85	27	0	0	0	0	0	0	0	0	28	0	0	0
654.49908992179	0.5	doublebond	14:1(9) C9+H	0	0	0	0	0	11	11	60	0	0	0	0	0	0	19	11	0	0	0	0	0	0	0	0	0	0	0	0	0
665.49126488972	10	doublebond	17:0 C13-H, 14:1(9) C10-H	0	0	0	0	0	230	183	275	38	81	41	11	8	0	258	168	173	49	11	0	0	0	0	129	81	65	13	11	10
666.49908992179	20	doublebond	17:0 C13, 14:1(9) C10	0	0	0	0	0	255	228	199	50	48	37	0	0	0	233	92	122	34	31	22	0	0	0	125	29	75	11	0	29
667.50691495386	1	doublebond	17:0 C13+H, 14:1(9) C10+H	0	0	0	0	0	11	14	20	0	0	0	0	0	0	22	11	18	0	0	0	0	0	0	11	0	11	0	0	0
679.50691495386	25	doublebond	17:0 C14-H, 14:1(9) C11-H	0	0	0	0	0	540	371	396	109	82	68	11	0	0	197	283	364	67	31	23	0	0	0	126	112	113	15	11	0
680.51473998593	50	doublebond, doublebond_high	17:0 C14, 14:1(9) C11	0	0	0	0	0	510	660	964	73	98	138	0	0	0	382	271	376	34	134	112	0	0	0	175	115	144	48	72	40
681.522565018	1	doublebond	17:0 C14+H, 14:1(9) C11+H	0	0	0	0	0	24	54	0	0	0	11	0	0	0	17	0	40	0	0	0	0	0	0	22	0	11	0	0	0
693.522565018	10	doublebond	17:0 C15-H, 14:1(9) C12-H	0	0	0	0	0	327	324	397	120	38	33	0	0	5	152	276	280	21	27	14	0	0	0	86	59	77	12	31	15
694.53039005007	20	doublebond	17:0 C15, 14:1(9) C12	0	0	0	0	0	307	284	227	24	66	82	0	0	0	181	131	119	11	50	20	0	0	0	58	114	90	13	0	10
695.53821508214	1	doublebond	17:0 C15+H, 14:1(9) C12+H	0	0	0	0	0	93	11	198	9	0	54	0	0	0	61	145	81	0	24	0	0	0	0	0	51	11	0	0	0
707.53821508214	10	doublebond	17:0 C16-H, 14:1(9) C13-H	0	0	0	0	0	152	212	254	67	72	96	14	9	0	102	0	137	11	14	30	0	0	0	126	44	117	0	55	11
708.54604011421	20	doublebond	17:0 C16, 14:1(9) C13	0	0	0	0	0	191	260	341	10	9	24	0	0	0	48	24	49	11	25	11	0	0	0	35	37	48	0	0	9
709.55386514628	1	doublebond	17:0 C16+H, 14:1(9) C13+H	0	0	0	0	0	0	0	0	0	0	0	0	0	0	0	22	0	0	0	0	0	0	0	27	0	0	0	0	0
723.56951521042	999	precursor	Precursor	0	0	0	0	0	11369	10293	12469	5122	6622	8115	1235	1034	989	11421	13208	8486	4548	4883	3918	0	0	0	10996	6103	7252	2588	2153	2283
