## Supplementary material for "MS-DIAL 5 multimodal mass spectrometry data mining unveils lipidome complexities": Source data: AlignmentID001353.txt

m/z	Reference intensity	Spectrum	Comment	20230404_Blank_11_POS_EAD14	20230404_C12_10_POS_EAD14	20230404_C13_9_POS_EAD14_1	20230404_C13_9_POS_EAD14_2	20230404_C13_9_POS_EAD14_3	20230404_C13x1_1_POS_EAD14_1	20230404_C13x1_1_POS_EAD14_2	20230404_C13x1_1_POS_EAD14_3	20230404_C13x10_4_POS_EAD14_1	20230404_C13x10_4_POS_EAD14_2	20230404_C13x10_4_POS_EAD14_3	20230404_C13x100_7_POS_EAD14_1	20230404_C13x100_7_POS_EAD14_2	20230404_C13x100_7_POS_EAD14_3	20230404_C13x2_2_POS_EAD14_1	20230404_C13x2_2_POS_EAD14_2	20230404_C13x2_2_POS_EAD14_3	20230404_C13x20_5_POS_EAD14_1	20230404_C13x20_5_POS_EAD14_2	20230404_C13x20_5_POS_EAD14_3	20230404_C13x200_8_POS_EAD14_1	20230404_C13x200_8_POS_EAD14_2	20230404_C13x200_8_POS_EAD14_3	20230404_C13x5_3_POS_EAD14_1	20230404_C13x5_3_POS_EAD14_2	20230404_C13x5_3_POS_EAD14_3	20230404_C13x50_6_POS_EAD14_1	20230404_C13x50_6_POS_EAD14_2	20230404_C13x50_6_POS_EAD14_3
186.01620006089	100	metaboliteclass	Header	0	0	0	0	0	739	1027	994	160	183	203	0	0	0	343	662	602	101	62	42	0	0	0	196	146	217	0	0	0
209.18999185612	100	acylchain	14:1(9) acyl	0	0	0	0	0	129	114	127	21	11	0	0	0	0	82	46	129	0	10	0	0	0	0	18	40	28	0	0	0
231.04559498238	100	metaboliteclass	Gly-O	0	0	0	0	0	1321	1971	1093	130	106	144	0	0	0	667	462	388	91	73	189	0	0	0	187	96	255	0	0	0
231.07888391882	150	metaboliteclass	Gly-C	0	0	0	0	0	0	0	229	38	109	0	0	0	0	0	0	0	24	20	36	0	0	0	177	24	34	0	0	0
253.25259211268	100	acylchain	17:0 acyl	0	0	0	0	0	69	232	124	11	0	11	0	0	0	97	136	62	0	10	0	0	0	0	34	0	36	0	0	0
271.25541535097	50	acylchain	-Header -17:0-O	0	0	0	0	0	34	37	36	0	10	0	0	0	0	26	0	10	0	10	0	0	0	0	10	42	11	0	0	0
288.2581550026	150	acylchain	-Header -17:0	0	0	0	0	0	320	471	375	72	103	42	0	0	0	153	276	384	86	93	38	0	0	0	82	46	64	0	0	0
299.28981205153	100	snposition	-Header -CD2(Sn1)	0	0	0	0	0	0	0	10	0	0	0	0	0	0	0	0	0	0	0	0	0	0	0	0	0	0	0	0	0
314.23741955802	15	doublebond	17:0 C1-H	0	0	0	0	0	27	54	70	0	0	0	0	0	0	11	39	21	0	0	0	0	0	0	8	0	0	0	0	0
315.24524459009	30	doublebond	17:0 C1	0	0	0	0	0	0	0	0	0	0	0	0	0	0	0	0	0	0	0	0	0	0	0	0	0	0	0	0	0
315.31801560753	50	acylchain	-Header -14:1(9)-O	0	0	0	0	0	127	148	159	145	49	59	0	0	0	70	125	192	11	15	11	0	0	0	39	82	22	0	0	0
316.25306962216	1.5	doublebond	17:0 C1+H	0	0	0	0	0	56	73	11	4	0	16	0	0	0	64	0	40	0	0	0	0	0	0	0	0	0	0	0	0
328.25306962216	15	doublebond	17:0 C2-H	0	0	0	0	0	19	22	26	0	0	10	0	0	0	26	27	20	0	0	0	0	0	0	11	0	19	0	0	0
329.26089465423	45	doublebond	17:0 C2	0	0	0	0	0	91	130	97	23	8	7	0	0	0	19	41	76	0	0	0	0	0	0	54	0	32	0	0	0
330.2687196863	60	doublebond	17:0 C2+H	0	0	0	0	0	11	87	127	0	50	11	0	0	0	83	0	78	0	0	11	0	0	0	0	22	33	0	0	0
332.32075525916	150	acylchain	-Header -14:1(9)	0	0	0	0	0	327	610	890	149	44	126	0	0	0	325	397	264	40	37	49	0	0	0	115	73	138	0	0	0
342.2687196863	60	doublebond	17:0 C3-H	0	0	0	0	0	145	448	148	58	16	35	0	0	0	69	62	129	56	38	11	0	0	0	39	11	162	0	0	0
343.27654471837	22.5	doublebond	17:0 C3	0	0	0	0	0	20	12	0	0	0	0	0	0	0	11	0	49	0	0	0	0	0	0	0	0	0	0	0	0
344.28436975044	15	doublebond	17:0 C3+H	0	0	0	0	0	30	87	66	10	10	11	0	0	0	13	11	54	0	0	0	0	0	0	0	11	8	0	0	0
356.28436975044	15	doublebond	17:0 C4-H	0	0	0	0	0	39	78	73	0	41	11	0	0	0	44	53	63	0	0	0	0	0	0	16	11	9	0	0	0
357.29219478251	30	doublebond	17:0 C4	0	0	0	0	0	19	73	18	0	0	0	0	0	0	11	43	17	0	0	0	0	0	0	0	0	0	0	0	0
358.30001981458	16.5	doublebond	14:1(9) C1-H, 17:0 C4+H	0	0	0	0	0	81	27	22	0	0	0	0	0	0	27	11	8	0	0	0	0	0	0	0	0	11	0	0	0
359.30784484665	30	doublebond	14:1(9) C1	0	0	0	0	0	6	0	11	0	0	0	0	0	0	0	0	0	0	0	0	0	0	0	0	0	0	0	0	0
360.31566987872	1.5	doublebond	14:1(9) C1+H	0	0	0	0	0	0	7	11	11	0	0	0	0	0	0	0	0	0	0	0	0	0	0	0	0	0	0	0	0
370.30001981458	15	doublebond	17:0 C5-H	0	0	0	0	0	42	15	36	0	0	0	0	0	0	55	21	62	0	0	0	0	0	0	10	8	0	0	0	0
371.30784484665	30	doublebond	17:0 C5	0	0	0	0	0	0	12	8	11	0	0	0	0	0	0	0	21	0	0	0	0	0	0	0	0	0	0	0	0
372.31566987872	16.5	doublebond	14:1(9) C2-H, 17:0 C5+H	0	0	0	0	0	11	67	17	12	0	11	0	0	0	11	11	12	0	0	0	0	0	0	0	11	0	0	0	0
373.32349491079	45	doublebond	14:1(9) C2	0	0	0	0	0	103	83	83	0	0	0	0	0	0	81	44	122	0	11	11	0	0	0	34	10	21	0	0	0
374.33131994286	60	doublebond	14:1(9) C2+H	0	0	0	0	0	56	35	29	0	0	0	0	0	0	11	0	17	0	0	0	0	0	0	0	11	11	0	0	0
384.31566987872	15	doublebond	17:0 C6-H	0	0	0	0	0	46	80	59	0	11	11	0	0	0	27	52	144	0	0	5	0	0	0	27	16	10	0	0	0
385.32349491079	30	doublebond	17:0 C6	0	0	0	0	0	23	16	23	0	0	0	0	0	0	0	52	39	0	0	0	0	0	0	0	0	0	0	0	0
386.33131994286	61.5	doublebond	14:1(9) C3-H, 17:0 C6+H	0	0	0	0	0	287	270	175	85	13	34	0	0	0	236	77	159	11	11	11	0	0	0	50	36	34	0	0	0
387.33914497493	22.5	doublebond	14:1(9) C3	0	0	0	0	0	11	11	23	5	0	0	0	0	0	0	55	10	0	0	0	0	0	0	22	0	0	0	0	0
388.346970007	15	doublebond	14:1(9) C3+H	0	0	0	0	0	11	0	0	0	0	0	0	0	0	0	0	0	0	0	0	0	0	0	0	0	0	0	0	0
398.33131994286	15	doublebond	17:0 C7-H	0	0	0	0	0	113	94	115	12	11	20	0	0	0	87	55	71	11	13	11	0	0	0	10	7	11	0	0	0
399.33914497493	30	doublebond	17:0 C7	0	0	0	0	0	11	26	19	61	0	0	0	0	0	0	0	10	0	0	0	0	0	0	0	0	0	0	0	0
400.346970007	16.5	doublebond	14:1(9) C4-H, 17:0 C7+H	0	0	0	0	0	52	182	80	11	24	51	0	0	0	39	39	61	10	0	0	0	0	0	11	50	19	0	0	0
401.35479503907	30	doublebond	14:1(9) C4	0	0	0	0	0	19	14	30	11	0	0	0	0	0	25	9	11	0	0	0	0	0	0	0	0	0	0	0	0
402.36262007114	1.5	doublebond	14:1(9) C4+H	0	0	0	0	0	0	0	11	0	0	0	0	0	0	0	0	0	0	0	0	0	0	0	0	0	0	0	0	0
412.346970007	15	doublebond	17:0 C8-H	0	0	0	0	0	0	0	28	0	0	0	0	0	0	11	0	0	0	0	0	0	0	0	18	0	0	0	0	0
413.35479503907	30	doublebond	17:0 C8	0	0	0	0	0	0	35	25	0	0	0	0	0	0	0	0	8	0	0	0	0	0	0	0	0	0	0	0	0
414.36262007114	16.5	doublebond	14:1(9) C5-H, 17:0 C8+H	0	0	0	0	0	102	27	40	0	4	0	0	0	0	29	18	11	22	0	0	0	0	0	0	11	11	0	0	0
415.37044510321	30	doublebond	14:1(9) C5	0	0	0	0	0	19	54	51	0	10	0	0	0	0	30	21	33	0	0	0	0	0	0	0	32	11	0	0	0
416.37827013528	1.5	doublebond	14:1(9) C5+H	0	0	0	0	0	0	0	0	0	0	0	0	0	0	0	0	0	0	0	0	0	0	0	0	0	0	0	0	0
426.36262007114	15	doublebond	17:0 C9-H	0	0	0	0	0	16	25	32	11	0	0	0	0	0	17	19	97	0	11	0	0	0	0	0	11	11	0	0	0
427.37044510321	30	doublebond	17:0 C9	0	0	0	0	0	38	11	0	0	11	0	0	0	0	0	0	11	0	0	0	0	0	0	0	11	4	0	0	0
428.37827013528	16.5	doublebond	14:1(9) C6-H, 17:0 C9+H	0	0	0	0	0	121	176	52	0	0	11	0	0	0	20	38	17	0	0	0	0	0	0	30	0	29	0	0	0
429.38609516735	30	doublebond	14:1(9) C6	0	0	0	0	0	169	118	101	22	11	101	0	0	0	46	90	85	11	4	0	0	0	0	30	11	30	0	0	0
430.39392019942	1.5	doublebond	14:1(9) C6+H	0	0	0	0	0	0	0	0	0	0	0	0	0	0	0	0	0	0	0	0	0	0	0	0	0	0	0	0	0
440.37827013528	15	doublebond	17:0 C10-H	0	0	0	0	0	42	87	59	0	94	0	0	0	0	66	75	57	0	0	0	0	0	0	24	48	65	0	0	0
441.38609516735	30	doublebond	17:0 C10	0	0	0	0	0	54	70	67	0	0	0	0	0	0	40	26	11	0	0	0	0	0	0	0	12	0	0	0	0
442.39392019942	121.5	doublebond, doublebond_high	14:1(9) C7-H, 17:0 C10+H	0	0	0	0	0	186	256	121	61	53	27	0	0	0	164	100	212	24	18	0	0	0	0	42	37	104	0	0	0
443.40174523149	60	doublebond	14:1(9) C7	0	0	0	0	0	187	234	147	43	7	15	0	0	0	126	90	218	11	11	11	0	0	0	28	26	106	0	0	0
444.40957026356	1.5	doublebond	14:1(9) C7+H	0	0	0	0	0	0	0	0	0	0	0	0	0	0	0	0	0	0	0	0	0	0	0	0	0	0	0	0	0
454.39392019942	15	doublebond	17:0 C11-H	0	0	0	0	0	48	145	69	11	0	0	0	0	0	25	42	47	0	0	0	0	0	0	50	21	16	0	0	0
455.40174523149	30	doublebond	17:0 C11	0	0	0	0	0	39	11	22	0	0	11	0	0	0	0	11	0	0	0	0	0	0	0	0	10	11	0	0	0
456.26433895969	50	acylchain	-17:0-O	0	0	0	0	0	19	143	131	11	0	19	0	0	0	28	0	22	0	0	0	0	0	0	0	36	84	0	0	0
456.40957026356	16.5	doublebond	14:1(9) C8-H, 17:0 C11+H	0	0	0	0	0	21	14	39	0	11	22	0	0	0	42	63	24	0	0	0	0	0	0	12	0	0	0	0	0
457.41739529563	30	doublebond	14:1(9) C8	0	0	0	0	0	86	56	48	0	11	18	0	0	0	33	15	61	0	0	14	0	0	0	33	0	8	0	0	0
458.4252203277	1.5	doublebond	14:1(9) C8+H	0	0	0	0	0	0	0	11	0	0	0	0	0	0	22	0	0	0	0	0	0	0	0	0	0	11	0	0	0
468.40957026356	15	doublebond	17:0 C12-H	0	0	0	0	0	11	101	41	5	23	9	0	0	0	23	40	17	0	0	0	0	0	0	0	28	11	0	0	0
469.41739529563	37.5	doublebond	14:1(9) C9-H, 17:0 C12	0	0	0	0	0	0	6	0	0	0	0	0	0	0	0	8	5	0	0	0	0	0	0	0	11	11	0	0	0
470.4252203277	16.5	doublebond, doublebond_low	14:1(9) C9, 17:0 C12+H	0	0	0	0	0	9	38	0	0	0	43	0	0	0	10	0	19	0	0	0	0	0	0	0	0	10	0	0	0
471.43304535977	1.5	doublebond	14:1(9) C9+H	0	0	0	0	0	0	0	0	0	0	0	0	0	0	0	0	0	0	0	0	0	0	0	0	0	10	0	0	0
473.26707861132	50	acylchain	-17:0	0	0	0	0	0	43	23	49	0	7	0	0	0	0	26	8	8	0	0	0	0	0	0	11	0	0	0	0	0
482.4252203277	30	doublebond	14:1(9) C10-H, 17:0 C13-H	0	0	0	0	0	164	60	26	6	0	0	0	0	0	17	69	61	0	0	0	0	0	0	18	27	25	0	0	0
483.43304535977	60	doublebond	14:1(9) C10, 17:0 C13	0	0	0	0	0	7	23	15	7	0	11	0	0	0	0	54	11	0	0	0	0	0	0	0	0	0	0	0	0
484.29873566025	100	snposition	-CD2(Sn1)	0	0	0	0	0	0	0	0	0	0	0	0	0	0	0	0	0	0	0	0	0	0	0	0	0	0	0	0	0
484.44087039184	3	doublebond	14:1(9) C10+H, 17:0 C13+H	0	0	0	0	0	13	7	47	0	0	0	0	0	0	0	8	0	0	0	0	0	0	0	0	0	0	0	0	0
496.44087039184	75	doublebond	14:1(9) C11-H, 17:0 C14-H	0	0	0	0	0	163	153	225	31	30	19	0	0	0	90	70	87	0	9	0	0	0	0	11	16	49	0	0	0
497.44869542391	150	doublebond, doublebond_high	14:1(9) C11, 17:0 C14	0	0	0	0	0	11	51	81	0	13	0	0	0	0	28	12	11	0	0	0	0	0	0	11	17	11	0	0	0
498.45652045598	3	doublebond	14:1(9) C11+H, 17:0 C14+H	0	0	0	0	0	11	0	0	0	0	0	0	0	0	0	0	11	0	0	0	0	0	0	0	0	11	0	0	0
500.32693921625	50	acylchain	-14:1(9)-O	0	0	0	0	0	161	20	25	0	0	11	0	0	0	36	27	47	0	0	0	0	0	0	0	11	0	0	0	0
510.45652045598	30	doublebond	14:1(9) C12-H, 17:0 C15-H	0	0	0	0	0	43	38	121	13	0	22	0	0	0	13	52	34	0	11	0	0	0	0	11	11	35	0	0	0
511.46434548805	60	doublebond	14:1(9) C12, 17:0 C15	0	0	0	0	0	11	37	0	0	10	0	0	0	0	6	38	8	6	0	0	0	0	0	0	0	0	0	0	0
512.47217052012	3	doublebond	14:1(9) C12+H, 17:0 C15+H	0	0	0	0	0	0	11	11	0	0	0	0	0	0	0	0	0	0	0	0	0	0	0	0	0	0	0	0	0
517.32967886788	50	acylchain	-14:1(9)	0	0	0	0	0	39	44	58	11	0	11	0	0	0	168	37	71	0	0	0	0	0	0	0	27	13	0	0	0
524.47217052012	30	doublebond	14:1(9) C13-H, 17:0 C16-H	0	0	0	0	0	0	10	95	0	0	0	0	0	0	11	0	11	0	0	0	0	0	0	0	0	0	0	0	0
525.47999555219	60	doublebond	14:1(9) C13, 17:0 C16	0	0	0	0	0	11	0	0	0	0	0	0	0	0	0	11	0	0	0	0	0	0	0	0	0	0	0	0	0
526.48782058426	3	doublebond	14:1(9) C13+H, 17:0 C16+H	0	0	0	0	0	0	0	0	0	0	0	0	0	0	0	0	11	0	0	0	0	0	0	0	0	0	0	0	0
540.5034706484	500	metaboliteclass	Precursor -C3H8NO6P	0	0	0	0	0	2205	2675	1847	307	440	389	0	0	0	2280	979	1135	277	146	300	0	0	0	585	458	593	0	0	0
680.51473998593	200	metaboliteclass	Precursor -CHO2	0	0	0	0	0	169	173	123	11	25	50	0	0	0	56	76	173	35	11	25	0	0	0	63	31	33	0	0	0
707.50182957342	100	metaboliteclass	Precursor -H2O	0	0	0	0	0	0	11	23	0	0	0	0	0	0	0	47	0	0	0	0	0	0	0	0	0	0	0	0	0
725.51239425712	999	precursor	Precursor	0	0	0	0	0	4950	4929	4960	1635	2222	1835	0	0	0	5988	5374	4671	870	619	682	0	0	0	1698	1441	2786	0	0	0
