## Supplementary material for "MS-DIAL 5 multimodal mass spectrometry data mining unveils lipidome complexities": Source data: AlignmentID001367.txt

m/z	Reference intensity	Spectrum	Comment	20230404_Blank_11_POS_EAD14	20230404_C12_10_POS_EAD14	20230404_C13_9_POS_EAD14_1	20230404_C13_9_POS_EAD14_2	20230404_C13_9_POS_EAD14_3	20230404_C13x1_1_POS_EAD14_1	20230404_C13x1_1_POS_EAD14_2	20230404_C13x1_1_POS_EAD14_3	20230404_C13x10_4_POS_EAD14_1	20230404_C13x10_4_POS_EAD14_2	20230404_C13x10_4_POS_EAD14_3	20230404_C13x100_7_POS_EAD14_1	20230404_C13x100_7_POS_EAD14_2	20230404_C13x100_7_POS_EAD14_3	20230404_C13x2_2_POS_EAD14_1	20230404_C13x2_2_POS_EAD14_2	20230404_C13x2_2_POS_EAD14_3	20230404_C13x20_5_POS_EAD14_1	20230404_C13x20_5_POS_EAD14_2	20230404_C13x20_5_POS_EAD14_3	20230404_C13x200_8_POS_EAD14_1	20230404_C13x200_8_POS_EAD14_2	20230404_C13x200_8_POS_EAD14_3	20230404_C13x5_3_POS_EAD14_1	20230404_C13x5_3_POS_EAD14_2	20230404_C13x5_3_POS_EAD14_3	20230404_C13x50_6_POS_EAD14_1	20230404_C13x50_6_POS_EAD14_2	20230404_C13x50_6_POS_EAD14_3
173.02095110287	100	metaboliteclass	Header	0	0	0	0	0	728	478	965	228	227	217	0	0	0	658	423	549	75	103	68	0	0	0	399	217	587	0	0	0
209.18999185612	100	acylchain	14:1(9) acyl	0	0	0	0	0	99	112	110	44	35	49	0	0	0	233	75	101	10	35	83	0	0	0	24	27	71	0	0	0
218.05034602436	350	metaboliteclass	Gly-O	0	0	0	0	0	723	1100	1072	226	150	89	0	0	0	954	604	482	94	50	93	0	0	0	257	423	373	0	0	0
218.0836349608	400	metaboliteclass	Gly-C	0	0	0	0	0	0	0	0	0	325	160	0	0	0	137	0	0	0	65	41	0	0	0	0	81	212	0	0	0
253.25259211268	100	acylchain	17:0 acyl	0	0	0	0	0	81	140	117	146	84	36	0	0	0	163	131	119	0	38	0	0	0	0	64	34	57	0	0	0
255.22721180968	100	snposition	-Header -CD2(Sn1)	0	0	0	0	0	31	0	0	0	0	0	0	0	0	16	24	0	0	0	0	0	0	0	12	0	0	0	0	0
270.24759033361	100	acylchain	-Header -17:0-H2O	0	0	0	0	0	72	183	130	23	20	23	0	0	0	145	40	63	0	20	0	0	0	0	55	24	99	0	0	0
288.25815501731	200	acylchain	-Header -17:0	0	0	0	0	0	863	603	419	75	123	72	0	0	0	305	372	366	23	55	86	0	0	0	157	133	124	0	0	0
314.23741957273	15	doublebond	17:0 C1-H	0	0	0	0	0	74	0	34	0	0	0	0	0	0	63	0	0	0	8	0	0	0	0	11	31	11	0	0	0
314.31019059017	100	acylchain	-Header -14:1(9)-H2O	0	0	0	0	0	40	37	11	42	28	11	0	0	0	81	78	26	11	0	11	0	0	0	11	94	29	0	0	0
315.2452446048	30	doublebond	17:0 C1	0	0	0	0	0	0	0	0	0	0	0	0	0	0	0	0	0	0	0	0	0	0	0	0	0	0	0	0	0
316.25306963687	1.5	doublebond	17:0 C1+H	0	0	0	0	0	15	54	11	0	10	0	0	0	0	51	11	85	0	0	0	0	0	0	21	0	14	0	0	0
328.25306963687	15	doublebond	17:0 C2-H	0	0	0	0	0	33	50	65	0	0	0	0	0	0	11	50	74	0	0	0	0	0	0	0	11	16	0	0	0
329.26089466894	45	doublebond	17:0 C2	0	0	0	0	0	168	80	69	0	12	22	0	0	0	49	83	43	0	0	0	0	0	0	57	29	62	0	0	0
330.26871970101	60	doublebond	17:0 C2+H	0	0	0	0	0	97	187	37	29	13	11	0	0	0	51	28	23	0	0	0	0	0	0	30	11	25	0	0	0
332.32075527387	200	acylchain	-Header -14:1(9)	0	0	0	0	0	928	1146	685	158	96	172	0	0	0	812	412	599	48	44	71	0	0	0	274	226	239	0	0	0
342.26871970101	60	doublebond	17:0 C3-H	0	0	0	0	0	254	112	149	75	119	21	0	0	0	184	118	86	21	14	0	0	0	0	49	18	55	0	0	0
343.27654473308	22.5	doublebond	17:0 C3	0	0	0	0	0	13	44	23	0	0	0	0	0	0	44	28	12	0	0	0	0	0	0	0	0	18	0	0	0
344.28436976515	15	doublebond	17:0 C3+H	0	0	0	0	0	113	54	27	16	0	10	0	0	0	99	25	91	0	0	0	0	0	0	11	0	40	0	0	0
356.28436976515	15	doublebond	17:0 C4-H	0	0	0	0	0	84	106	67	14	0	30	0	0	0	82	18	78	0	0	5	0	0	0	11	38	17	0	0	0
357.29219479722	30	doublebond	17:0 C4	0	0	0	0	0	133	11	11	0	0	0	0	0	0	11	5	62	0	0	0	0	0	0	0	11	11	0	0	0
358.30001982929	16.5	doublebond	17:0 C4+H, 14:1(9) C1-H	0	0	0	0	0	88	34	17	0	0	0	0	0	0	29	24	31	0	34	13	0	0	0	11	11	11	0	0	0
359.30784486136	30	doublebond	14:1(9) C1	0	0	0	0	0	0	10	0	0	0	0	0	0	0	11	10	9	0	0	0	0	0	0	8	0	0	0	0	0
360.31566989343	1.5	doublebond	14:1(9) C1+H	0	0	0	0	0	35	0	0	0	0	0	0	0	0	8	0	0	0	0	0	0	0	0	24	0	0	0	0	0
370.30001982929	15	doublebond	17:0 C5-H	0	0	0	0	0	24	36	30	10	11	14	0	0	0	21	29	29	0	18	0	0	0	0	12	10	0	0	0	0
371.30784486136	30	doublebond	17:0 C5	0	0	0	0	0	33	26	11	0	0	0	0	0	0	18	11	0	0	0	0	0	0	0	0	6	0	0	0	0
372.31566989343	16.5	doublebond	17:0 C5+H, 14:1(9) C2-H	0	0	0	0	0	17	119	18	20	0	0	0	0	0	11	70	33	0	0	0	0	0	0	24	11	11	0	0	0
373.3234949255	45	doublebond	14:1(9) C2	0	0	0	0	0	90	105	85	43	47	11	0	0	0	60	49	81	14	24	11	0	0	0	53	67	30	0	0	0
374.33131995757	60	doublebond	14:1(9) C2+H	0	0	0	0	0	44	66	29	10	49	0	0	0	0	42	32	27	0	0	7	0	0	0	11	11	0	0	0	0
384.31566989343	15	doublebond	17:0 C6-H	0	0	0	0	0	74	88	64	20	0	11	0	0	0	57	69	43	0	11	11	0	0	0	15	15	62	0	0	0
385.3234949255	30	doublebond	17:0 C6	0	0	0	0	0	24	20	69	11	32	10	0	0	0	134	11	24	0	0	0	0	0	0	23	39	11	0	0	0
386.33131995757	61.5	doublebond	17:0 C6+H, 14:1(9) C3-H	0	0	0	0	0	418	457	293	58	71	56	0	0	0	200	163	287	46	40	75	0	0	0	185	91	82	0	0	0
387.33914498964	22.5	doublebond	14:1(9) C3	0	0	0	0	0	24	38	60	11	0	0	0	0	0	22	11	24	0	0	0	0	0	0	11	31	9	0	0	0
388.34697002171	15	doublebond	14:1(9) C3+H	0	0	0	0	0	0	0	11	0	0	0	0	0	0	0	0	0	0	0	0	0	0	0	0	0	0	0	0	0
398.33131995757	15	doublebond	17:0 C7-H	0	0	0	0	0	109	123	173	11	11	11	0	0	0	45	51	85	0	0	0	0	0	0	25	116	77	0	0	0
399.33914498964	30	doublebond	17:0 C7	0	0	0	0	0	52	95	11	5	0	0	0	0	0	38	45	0	0	0	0	0	0	0	0	21	10	0	0	0
400.34697002171	16.5	doublebond	17:0 C7+H, 14:1(9) C4-H	0	0	0	0	0	112	67	97	20	23	24	0	0	0	77	67	99	0	16	0	0	0	0	40	22	22	0	0	0
401.35479505378	30	doublebond	14:1(9) C4	0	0	0	0	0	26	117	60	0	0	12	0	0	0	60	7	48	0	0	0	0	0	0	0	40	15	0	0	0
402.36262008585	1.5	doublebond	14:1(9) C4+H	0	0	0	0	0	0	0	0	0	0	0	0	0	0	0	14	0	0	0	0	0	0	0	0	0	0	0	0	0
409.23032176197	100	snposition	-H2O -CD2(Sn1)	0	0	0	0	0	0	0	0	0	0	0	0	0	0	0	0	0	0	0	0	0	0	0	0	0	0	0	0	0
412.34697002171	15	doublebond	17:0 C8-H	0	0	0	0	0	16	37	54	8	0	0	0	0	0	22	55	26	10	0	0	0	0	0	11	77	29	0	0	0
413.35479505378	30	doublebond	17:0 C8	0	0	0	0	0	79	49	12	0	10	5	0	0	0	89	13	11	0	0	0	0	0	0	0	0	11	0	0	0
414.36262008585	16.5	doublebond	17:0 C8+H, 14:1(9) C5-H	0	0	0	0	0	41	92	68	26	0	0	0	0	0	96	18	79	0	0	5	0	0	0	0	85	11	0	0	0
415.37044511792	30	doublebond	14:1(9) C5	0	0	0	0	0	51	56	114	43	18	28	0	0	0	95	28	134	0	0	0	0	0	0	0	11	21	0	0	0
416.37827014999	1.5	doublebond	14:1(9) C5+H	0	0	0	0	0	8	11	0	0	0	0	0	0	0	0	0	0	0	0	0	0	0	0	0	0	0	0	0	0
426.36262008585	15	doublebond	17:0 C9-H	0	0	0	0	0	76	117	48	0	11	11	0	0	0	131	49	28	0	0	0	0	0	0	27	0	36	0	0	0
427.24088644567	100	snposition	-CD2(Sn1)	0	0	0	0	0	72	11	0	0	0	0	0	0	0	30	11	12	0	0	0	0	0	0	0	0	0	0	0	0
427.37044511792	30	doublebond	17:0 C9	0	0	0	0	0	19	30	9	8	0	0	0	0	0	34	10	68	0	0	0	0	0	0	45	6	0	0	0	0
428.37827014999	16.5	doublebond	17:0 C9+H, 14:1(9) C6-H	0	0	0	0	0	53	39	86	0	12	0	0	0	0	143	46	11	0	0	0	0	0	0	11	11	11	0	0	0
429.38609518206	30	doublebond	14:1(9) C6	0	0	0	0	0	177	164	191	64	44	26	0	0	0	111	186	101	19	18	31	0	0	0	52	110	71	0	0	0
430.39392021413	1.5	doublebond	14:1(9) C6+H	0	0	0	0	0	0	0	0	0	0	0	0	0	0	0	0	0	0	0	0	0	0	0	0	0	0	0	0	0
440.37827014999	15	doublebond	17:0 C10-H	0	0	0	0	0	216	156	73	20	17	43	0	0	0	81	97	110	8	0	0	0	0	0	58	51	76	0	0	0
441.38609518206	30	doublebond	17:0 C10	0	0	0	0	0	27	57	114	19	11	11	0	0	0	23	74	68	0	0	11	0	0	0	0	0	32	0	0	0
442.2612649696	100	acylchain	-17:0-H2O	0	0	0	0	0	0	0	64	0	0	0	0	0	0	0	0	11	0	0	0	0	0	0	11	0	10	0	0	0
442.39392021413	121.5	doublebond, doublebond_high	17:0 C10+H, 14:1(9) C7-H	0	0	0	0	0	347	428	266	53	14	44	0	0	0	172	226	181	31	41	14	0	0	0	59	91	124	0	0	0
443.4017452462	60	doublebond	14:1(9) C7	0	0	0	0	0	476	537	269	154	64	53	0	0	0	342	188	162	37	32	12	0	0	0	92	144	109	0	0	0
444.40957027827	1.5	doublebond	14:1(9) C7+H	0	0	0	0	0	58	0	0	0	0	0	0	0	0	0	0	10	0	0	0	0	0	0	0	0	0	0	0	0
454.39392021413	15	doublebond	17:0 C11-H	0	0	0	0	0	128	83	52	12	16	21	0	0	0	58	47	53	11	25	11	0	0	0	28	11	33	0	0	0
455.4017452462	30	doublebond	17:0 C11	0	0	0	0	0	28	31	84	11	0	11	0	0	0	124	30	25	0	0	0	0	0	0	0	0	11	0	0	0
456.40957027827	16.5	doublebond	17:0 C11+H, 14:1(9) C8-H	0	0	0	0	0	45	115	36	0	0	11	0	0	0	88	0	36	23	0	0	0	0	0	20	15	18	0	0	0
457.41739531034	30	doublebond	14:1(9) C8	0	0	0	0	0	56	57	91	11	13	14	0	0	0	40	47	28	0	0	0	0	0	0	17	56	75	0	0	0
458.42522034241	1.5	doublebond	14:1(9) C8+H	0	0	0	0	0	12	16	5	0	0	12	0	0	0	0	0	4	0	0	0	0	0	0	17	8	0	0	0	0
460.2718296533	100	acylchain	-17:0	0	0	0	0	0	27	11	24	11	0	0	0	0	0	96	4	11	0	0	0	0	0	0	0	15	0	0	0	0
468.40957027827	15	doublebond	17:0 C12-H	0	0	0	0	0	121	0	12	78	18	12	0	0	0	74	11	35	0	0	0	0	0	0	11	11	7	0	0	0
469.41739531034	37.5	doublebond	17:0 C12, 14:1(9) C9-H	0	0	0	0	0	21	58	11	11	0	0	0	0	0	35	26	61	0	0	10	0	0	0	11	0	15	0	0	0
470.42522034241	16.5	doublebond, doublebond_low	17:0 C12+H, 14:1(9) C9	0	0	0	0	0	80	16	19	10	11	0	0	0	0	21	11	12	0	0	0	0	0	0	11	0	0	0	0	0
471.43304537448	1.5	doublebond	14:1(9) C9+H	0	0	0	0	0	41	0	0	0	9	0	0	0	0	0	10	15	0	0	0	0	0	0	0	11	4	0	0	0
482.42522034241	30	doublebond	17:0 C13-H, 14:1(9) C10-H	0	0	0	0	0	111	107	137	11	24	41	0	0	0	43	74	28	55	0	0	0	0	0	16	18	27	0	0	0
483.43304537448	60	doublebond	17:0 C13, 14:1(9) C10	0	0	0	0	0	27	64	22	0	0	10	0	0	0	30	26	56	0	11	0	0	0	0	10	42	7	0	0	0
484.44087040655	3	doublebond	17:0 C13+H, 14:1(9) C10+H	0	0	0	0	0	29	5	51	11	11	0	0	0	0	11	5	22	0	0	0	0	0	0	0	43	22	0	0	0
486.32386522616	100	acylchain	-14:1(9)-H2O	0	0	0	0	0	106	71	31	0	0	6	0	0	0	46	72	39	0	0	0	0	0	0	11	0	22	0	0	0
496.44087040655	75	doublebond	17:0 C14-H, 14:1(9) C11-H	0	0	0	0	0	252	371	153	99	25	16	0	0	0	133	107	68	0	28	18	0	0	0	52	87	77	0	0	0
497.44869543862	150	doublebond, doublebond_high	17:0 C14, 14:1(9) C11	0	0	0	0	0	110	65	70	0	0	13	0	0	0	54	26	22	11	0	0	0	0	0	19	22	16	0	0	0
498.45652047069	3	doublebond	17:0 C14+H, 14:1(9) C11+H	0	0	0	0	0	42	27	25	0	0	0	0	0	0	0	0	7	0	0	0	0	0	0	0	8	0	0	0	0
504.33442990986	100	acylchain	-14:1(9)	0	0	0	0	0	28	37	63	14	9	0	0	0	0	65	38	30	0	0	0	0	0	0	87	11	11	0	0	0
510.45652047069	30	doublebond	17:0 C15-H, 14:1(9) C12-H	0	0	0	0	0	52	116	140	13	176	0	0	0	0	73	251	47	48	0	11	0	0	0	16	8	22	0	0	0
511.46434550276	60	doublebond	17:0 C15, 14:1(9) C12	0	0	0	0	0	86	198	35	11	11	0	0	0	0	57	60	14	0	4	0	0	0	0	0	11	22	0	0	0
512.47217053483	3	doublebond	17:0 C15+H, 14:1(9) C12+H	0	0	0	0	0	18	29	0	0	0	0	0	0	0	0	11	32	0	0	0	0	0	0	5	0	0	0	0	0
524.47217053483	30	doublebond	17:0 C16-H, 14:1(9) C13-H	0	0	0	0	0	18	25	16	6	0	0	0	0	0	11	25	31	0	0	0	0	0	0	0	11	10	0	0	0
525.4799955669	60	doublebond	17:0 C16, 14:1(9) C13	0	0	0	0	0	0	5	35	0	0	0	0	0	0	17	0	0	0	0	0	0	0	0	0	8	0	0	0	0
526.48782059897	3	doublebond	17:0 C16+H, 14:1(9) C13+H	0	0	0	0	0	0	0	0	0	0	0	0	0	0	0	0	0	0	0	0	0	0	0	19	0	0	0	0	0
540.50347066311	500	metaboliteclass	Precursor -C3H9O6P	0	0	0	0	0	3013	2537	2895	530	557	600	0	0	0	3503	1972	2363	323	255	265	0	0	0	764	932	1651	0	0	0
655.50691495078	100	metaboliteclass	Precursor -C3H6O2	0	0	0	0	0	152	220	218	20	58	57	0	0	0	111	157	165	7	11	11	0	0	0	54	37	56	0	0	0
711.53312969862	100	metaboliteclass	Precursor -H2O	0	0	0	0	0	0	0	0	0	68	0	0	0	0	0	0	0	13	37	44	0	0	0	0	0	151	0	0	0
712.5171452991	200	metaboliteclass	[M+H]+	0	0	0	0	0	804	2142	824	169	138	148	0	0	0	631	670	413	78	49	54	0	0	0	146	410	211	0	0	0
729.54369438232	999	precursor	Precursor	0	0	0	0	0	6699	4217	4153	2228	1674	1669	0	0	0	3538	4748	5157	1675	1109	872	0	0	0	2290	4600	2615	0	0	0
