## Supplementary material for "MS-DIAL 5 multimodal mass spectrometry data mining unveils lipidome complexities": Source data: AlignmentID001372.txt

m/z	Reference intensity	Spectrum	Comment	20230404_Blank_11_POS_EAD14	20230404_C12_10_POS_EAD14	20230404_C13_9_POS_EAD14_1	20230404_C13_9_POS_EAD14_2	20230404_C13_9_POS_EAD14_3	20230404_C13x1_1_POS_EAD14_1	20230404_C13x1_1_POS_EAD14_2	20230404_C13x1_1_POS_EAD14_3	20230404_C13x10_4_POS_EAD14_1	20230404_C13x10_4_POS_EAD14_2	20230404_C13x10_4_POS_EAD14_3	20230404_C13x100_7_POS_EAD14_1	20230404_C13x100_7_POS_EAD14_2	20230404_C13x100_7_POS_EAD14_3	20230404_C13x2_2_POS_EAD14_1	20230404_C13x2_2_POS_EAD14_2	20230404_C13x2_2_POS_EAD14_3	20230404_C13x20_5_POS_EAD14_1	20230404_C13x20_5_POS_EAD14_2	20230404_C13x20_5_POS_EAD14_3	20230404_C13x200_8_POS_EAD14_1	20230404_C13x200_8_POS_EAD14_2	20230404_C13x200_8_POS_EAD14_3	20230404_C13x5_3_POS_EAD14_1	20230404_C13x5_3_POS_EAD14_2	20230404_C13x5_3_POS_EAD14_3	20230404_C13x50_6_POS_EAD14_1	20230404_C13x50_6_POS_EAD14_2	20230404_C13x50_6_POS_EAD14_3
142.02637082177	100	metaboliteclass	Header	0	0	0	0	0	825	1405	882	10	14	13	0	0	0	111	247	452	5	15	7	0	0	0	205	209	163	0	0	0
182.05767095005	300	metaboliteclass	Gly-C	0	0	0	0	0	2186	2891	3235	264	504	246	0	0	0	1223	2355	1622	379	233	62	0	0	0	1754	1482	1497	0	0	0
184.03693550547	300	metaboliteclass	Gly-O	0	0	0	0	0	584	1291	1159	44	87	61	0	0	0	389	477	359	109	22	10	0	0	0	283	465	424	0	0	0
294.3155267077	150	acylchain	Sn1Ether+C2H8NO3P-H3PO4	0	0	0	0	0	421	566	864	100	65	22	0	0	0	180	291	258	83	17	10	0	0	0	187	158	157	0	0	0
339.28937152951	300	acylchain	NL of C2H8NO4P+Sn1	0	0	0	0	0	2020	1620	2711	193	209	219	0	0	0	644	891	1496	95	108	57	0	0	0	615	962	695	0	0	0
365.287258494745	100	metaboliteclass	[Precursor]2+	0	0	0	0	0	739	533	967	29	113	75	0	0	0	124	223	448	20	50	36	0	0	0	203	211	194	0	0	0
392.29242191215	250	acylchain	Sn1Ether+C2H8NO3P	0	0	0	0	0	959	1268	833	93	75	79	0	0	0	483	338	593	77	47	56	0	0	0	370	261	307	0	0	0
447.31081162792	30	acylchain	-18:1(9)-O	0	0	0	0	0	48	29	42	0	0	11	0	0	0	31	11	25	0	0	0	0	0	0	11	31	11	0	0	0
449.29007618334	50	snposition	-CH2(Sn1)	0	0	0	0	0	5	0	11	0	0	0	0	0	0	11	0	0	0	0	0	0	0	0	0	0	0	0	0	0
463.30572624748	150	acylchain	-P-18:0-O	0	0	0	0	0	890	499	523	69	51	38	0	0	0	282	472	381	15	38	40	0	0	0	160	320	158	0	0	0
465.32137631162	30	acylchain	-18:1(9)	0	0	0	0	0	102	168	71	11	9	5	0	0	0	11	49	30	0	0	7	0	0	0	58	45	25	0	0	0
480.30846589911	30	acylchain	-P-18:0	0	0	0	0	0	96	66	133	0	0	0	0	0	0	110	47	33	0	0	10	0	0	0	82	16	27	0	0	0
491.30064086704	7.5	doublebond	P-18:0 C1-H	0	0	0	0	0	0	17	16	0	0	0	0	0	0	0	0	0	0	0	0	0	0	0	0	0	0	0	0	0
492.30846589911	40	doublebond, doublebond_low	P-18:0 C1, 18:1(9) C1-H	0	0	0	0	0	11	11	0	0	0	0	0	0	0	0	0	0	0	0	0	0	0	0	0	28	0	0	0	0
493.31629093118	51.5	doublebond	P-18:0 C1+H, 18:1(9) C1	0	0	0	0	0	74	54	52	0	101	0	0	0	0	30	11	12	0	0	0	0	0	0	32	19	26	0	0	0
494.32411596325	2.5	doublebond	18:1(9) C1+H	0	0	0	0	0	0	11	45	0	0	0	0	0	0	0	0	0	0	0	0	0	0	0	0	0	8	0	0	0
504.30846589911	15	doublebond	P-18:0 C2-H	0	0	0	0	0	13	0	0	0	0	0	0	0	0	0	5	11	0	0	0	0	0	0	0	0	0	0	0	0
505.31629093118	45	doublebond	P-18:0 C2	0	0	0	0	0	50	28	40	0	0	0	0	0	0	0	0	0	0	0	0	0	0	0	27	0	11	0	0	0
506.32411596325	85	doublebond	P-18:0 C2+H, 18:1(9) C2-H	0	0	0	0	0	0	0	11	0	0	0	0	0	0	0	0	0	0	0	0	0	0	0	11	0	0	0	0	0
507.33194099532	75	doublebond	18:1(9) C2	0	0	0	0	0	53	19	16	0	0	0	0	0	0	0	13	19	0	0	0	0	0	0	0	0	0	0	0	0
508.33976602739	100	doublebond	18:1(9) C2+H	0	0	0	0	0	0	0	0	0	0	0	0	0	0	0	0	0	0	0	0	0	0	0	0	0	0	0	0	0
518.32411596325	15	doublebond	P-18:0 C3-H	0	0	0	0	0	11	26	12	0	0	0	0	0	0	8	0	0	0	0	0	0	0	0	11	0	0	0	0	0
519.33194099532	75	doublebond, doublebond_high	P-18:0 C3	0	0	0	0	0	96	104	41	11	0	5	0	0	0	24	47	63	0	8	0	0	0	0	11	24	90	0	0	0
520.33976602739	100	doublebond	P-18:0 C3+H, 18:1(9) C3-H	0	0	0	0	0	30	11	19	0	0	0	0	0	0	0	11	0	0	0	0	0	0	0	0	0	15	0	0	0
521.34759105946	37.5	doublebond	18:1(9) C3	0	0	0	0	0	0	0	0	0	0	0	0	0	0	0	0	0	0	0	0	0	0	0	0	0	0	0	0	0
522.35541609153	25	doublebond	18:1(9) C3+H	0	0	0	0	0	0	0	0	0	0	0	0	0	0	0	0	0	0	0	0	0	0	0	0	0	0	0	0	0
532.33976602739	15	doublebond	P-18:0 C4-H	0	0	0	0	0	0	11	0	0	0	0	0	0	0	0	0	0	0	0	0	0	0	0	0	10	0	0	0	0
533.34759105946	30	doublebond	P-18:0 C4	0	0	0	0	0	0	0	0	0	0	0	0	0	0	0	0	0	0	0	0	0	0	0	0	0	0	0	0	0
534.35541609153	26.5	doublebond	P-18:0 C4+H, 18:1(9) C4-H	0	0	0	0	0	0	0	0	0	0	0	0	0	0	0	0	5	0	0	0	0	0	0	0	0	0	0	0	0
535.3632411236	50	doublebond	18:1(9) C4	0	0	0	0	0	0	0	16	0	0	0	0	0	0	0	0	0	0	0	0	0	0	0	0	0	0	0	0	0
536.37106615567	2.5	doublebond	18:1(9) C4+H	0	0	0	0	0	0	0	0	0	0	0	0	0	0	0	0	0	0	0	0	0	0	0	0	0	0	0	0	0
546.35541609153	15	doublebond	P-18:0 C5-H	0	0	0	0	0	11	0	0	0	0	0	0	0	0	0	0	0	0	0	0	0	0	0	0	0	0	0	0	0
547.3632411236	30	doublebond	P-18:0 C5	0	0	0	0	0	0	0	0	0	0	0	0	0	0	0	0	0	0	0	0	0	0	0	0	0	0	0	0	0
548.37106615567	26.5	doublebond	P-18:0 C5+H, 18:1(9) C5-H	0	0	0	0	0	0	14	0	0	0	0	0	0	0	0	0	11	0	0	0	0	0	0	0	0	0	0	0	0
549.37889118774	50	doublebond	18:1(9) C5	0	0	0	0	0	0	0	0	0	0	0	0	0	0	0	0	0	0	0	0	0	0	0	0	0	0	0	0	0
550.38671621981	2.5	doublebond	18:1(9) C5+H	0	0	0	0	0	0	0	0	0	0	0	0	0	0	0	0	0	0	0	0	0	0	0	0	0	0	0	0	0
560.37106615567	15	doublebond	P-18:0 C6-H	0	0	0	0	0	14	0	0	0	0	0	0	0	0	0	0	0	0	0	0	0	0	0	0	0	0	0	0	0
561.37889118774	30	doublebond	P-18:0 C6	0	0	0	0	0	0	0	0	0	0	0	0	0	0	0	0	0	0	0	0	0	0	0	0	0	0	0	0	0
562.38671621981	26.5	doublebond	P-18:0 C6+H, 18:1(9) C6-H	0	0	0	0	0	11	0	0	0	0	0	0	0	0	0	0	0	0	0	0	0	0	0	0	0	0	0	0	0
563.39454125188	50	doublebond	18:1(9) C6	0	0	0	0	0	0	0	0	0	0	0	0	0	0	0	0	0	0	0	0	0	0	0	0	0	0	0	0	0
564.40236628395	2.5	doublebond	18:1(9) C6+H	0	0	0	0	0	0	0	0	0	0	0	0	0	0	0	0	0	0	0	0	0	0	0	0	0	0	0	0	0
574.38671621981	15	doublebond	P-18:0 C7-H	0	0	0	0	0	0	11	17	0	0	0	0	0	0	0	0	0	0	0	0	0	0	0	11	0	0	0	0	0
575.39454125188	30	doublebond	P-18:0 C7	0	0	0	0	0	0	0	0	0	0	0	0	0	0	7	0	0	0	0	0	0	0	0	0	0	0	0	0	0
576.40236628395	201.5	doublebond, doublebond_high	P-18:0 C7+H, 18:1(9) C7-H	0	0	0	0	0	57	51	144	0	0	5	0	0	0	0	9	19	0	0	0	0	0	0	0	0	0	0	0	0
577.41019131602	100	doublebond	18:1(9) C7	0	0	0	0	0	0	0	0	0	0	11	0	0	0	9	0	0	0	0	0	0	0	0	0	0	0	0	0	0
578.41801634809	2.5	doublebond	18:1(9) C7+H	0	0	0	0	0	11	0	0	0	0	0	0	0	0	0	0	0	0	0	0	0	0	0	0	0	0	0	0	0
588.40236628395	15	doublebond	P-18:0 C8-H	0	0	0	0	0	11	0	11	0	0	0	0	0	0	0	0	0	0	0	0	0	0	0	0	0	0	0	0	0
589.41019131602	30	doublebond	P-18:0 C8	0	0	0	0	0	0	0	0	0	0	0	0	0	0	0	0	0	0	0	0	0	0	0	0	0	0	0	0	0
589.55542261989	500	metaboliteclass	Precursor -C2H8NO4P	0	0	0	0	0	887	432	427	17	29	81	0	0	0	359	354	152	48	11	39	0	0	0	126	152	158	0	0	0
590.41801634809	26.5	doublebond	P-18:0 C8+H, 18:1(9) C8-H	0	0	0	0	0	0	11	0	0	0	0	0	0	0	0	0	0	0	0	0	0	0	0	0	0	0	0	0	0
591.42584138016	50	doublebond	18:1(9) C8	0	0	0	0	0	13	69	0	0	0	0	0	0	0	0	0	0	0	0	0	0	0	0	0	0	0	0	0	0
592.43366641223	2.5	doublebond	18:1(9) C8+H	0	0	0	0	0	0	11	10	0	0	0	0	0	0	0	0	0	0	0	0	0	0	0	0	0	0	0	0	0
602.41801634809	15	doublebond	P-18:0 C9-H	0	0	0	0	0	102	144	37	0	0	0	0	0	0	84	26	35	0	0	11	0	0	0	14	11	20	0	0	0
603.42584138016	42.5	doublebond	P-18:0 C9, 18:1(9) C9-H	0	0	0	0	0	0	0	11	0	0	0	0	0	0	0	0	0	0	0	0	0	0	0	0	0	0	0	0	0
604.43366641223	26.5	doublebond, doublebond_low	P-18:0 C9+H, 18:1(9) C9	0	0	0	0	0	13	132	0	0	0	0	0	0	0	0	0	0	0	0	0	0	0	0	0	11	0	0	0	0
605.4414914443	2.5	doublebond	18:1(9) C9+H	0	0	0	0	0	0	0	0	0	0	0	0	0	0	0	0	0	0	0	0	0	0	0	0	0	0	0	0	0
616.43366641223	40	doublebond	P-18:0 C10-H, 18:1(9) C10-H	0	0	0	0	0	143	187	146	11	0	11	0	0	0	82	34	72	0	0	11	0	0	0	65	53	90	0	0	0
617.4414914443	80	doublebond	P-18:0 C10, 18:1(9) C10	0	0	0	0	0	11	15	0	0	0	0	0	0	0	8	0	0	0	0	0	0	0	0	11	11	11	0	0	0
618.44931647637	4	doublebond	P-18:0 C10+H, 18:1(9) C10+H	0	0	0	0	0	0	0	0	0	0	0	0	0	0	0	0	0	0	0	0	0	0	0	0	0	0	0	0	0
630.44931647637	115	doublebond	P-18:0 C11-H, 18:1(9) C11-H	0	0	0	0	0	16	0	21	0	0	0	0	0	0	0	11	0	0	0	0	0	0	0	11	46	11	0	0	0
631.45714150844	230	doublebond, doublebond_high	P-18:0 C11, 18:1(9) C11	0	0	0	0	0	51	53	32	0	0	11	0	0	0	17	16	29	0	11	0	0	0	0	76	7	0	0	0	0
632.46496654051	4	doublebond	P-18:0 C11+H, 18:1(9) C11+H	0	0	0	0	0	11	0	0	0	0	0	0	0	0	11	0	0	0	0	0	0	0	0	0	0	0	0	0	0
644.46496654051	40	doublebond	P-18:0 C12-H, 18:1(9) C12-H	0	0	0	0	0	11	17	52	0	0	0	0	0	0	13	9	0	0	0	0	0	0	0	0	15	0	0	0	0
645.47279157258	80	doublebond	P-18:0 C12, 18:1(9) C12	0	0	0	0	0	61	11	14	0	0	0	0	0	0	11	0	11	0	0	0	0	0	0	0	60	0	0	0	0
646.48061660465	4	doublebond	P-18:0 C12+H, 18:1(9) C12+H	0	0	0	0	0	0	0	11	0	11	0	0	0	0	0	0	11	0	0	0	0	0	0	0	9	0	0	0	0
658.48061660465	40	doublebond	P-18:0 C13-H, 18:1(9) C13-H	0	0	0	0	0	47	11	11	0	0	0	0	0	0	9	0	0	0	0	0	0	0	0	0	0	0	0	0	0
659.48844163672	80	doublebond	P-18:0 C13, 18:1(9) C13	0	0	0	0	0	0	109	11	0	0	0	0	0	0	0	11	11	0	0	0	0	0	0	10	10	10	0	0	0
660.49626666879	4	doublebond	P-18:0 C13+H, 18:1(9) C13+H	0	0	0	0	0	0	0	0	0	0	0	0	0	0	0	11	0	0	0	0	0	0	0	0	0	0	0	0	0
672.49626666879	40	doublebond	P-18:0 C14-H, 18:1(9) C14-H	0	0	0	0	0	10	17	55	0	0	0	0	0	0	11	20	30	10	0	0	0	0	0	0	0	16	0	0	0
673.50409170086	80	doublebond	P-18:0 C14, 18:1(9) C14	0	0	0	0	0	15	11	11	0	0	0	0	0	0	0	13	15	0	0	0	0	0	0	0	11	0	0	0	0
674.51191673293	4	doublebond	P-18:0 C14+H, 18:1(9) C14+H	0	0	0	0	0	0	0	0	0	0	0	0	0	0	0	0	0	0	0	0	0	0	0	0	0	0	0	0	0
686.51191673293	40	doublebond	P-18:0 C15-H, 18:1(9) C15-H	0	0	0	0	0	12	54	9	0	0	0	0	0	0	0	11	10	0	0	0	0	0	0	0	24	0	0	0	0
687.519741765	80	doublebond	P-18:0 C15, 18:1(9) C15	0	0	0	0	0	118	73	0	0	0	0	0	0	0	24	11	0	0	0	0	0	0	0	0	0	19	0	0	0
688.52756679707	4	doublebond	P-18:0 C15+H, 18:1(9) C15+H	0	0	0	0	0	0	0	0	0	0	0	0	0	0	0	0	0	0	0	0	0	0	0	0	0	14	0	0	0
700.52756679707	40	doublebond	P-18:0 C16-H, 18:1(9) C16-H	0	0	0	0	0	11	11	41	0	0	0	0	0	0	8	17	11	0	0	0	0	0	0	11	11	11	0	0	0
701.53539182914	80	doublebond	P-18:0 C16, 18:1(9) C16	0	0	0	0	0	87	31	79	11	0	0	0	0	0	11	0	0	0	0	0	0	0	0	0	45	11	0	0	0
702.54321686121	4	doublebond	P-18:0 C16+H, 18:1(9) C16+H	0	0	0	0	0	0	0	24	0	0	0	0	0	0	11	0	11	0	0	0	0	0	0	0	0	0	0	0	0
714.54321686121	40	doublebond	P-18:0 C17-H, 18:1(9) C17-H	0	0	0	0	0	27	11	12	0	0	0	0	0	0	0	11	10	0	0	0	0	0	0	0	32	0	0	0	0
715.55104189328	80	doublebond	P-18:0 C17, 18:1(9) C17	0	0	0	0	0	11	0	11	0	0	0	0	0	0	0	0	0	0	0	0	0	0	0	0	0	0	0	0	0
716.55886692535	4	doublebond	P-18:0 C17+H, 18:1(9) C17+H	0	0	0	0	0	0	0	0	0	0	0	0	0	0	0	0	0	0	0	0	0	0	0	0	0	0	0	0	0
730.57451698949	999	precursor	Precursor	0	0	0	0	0	8992	5094	5988	1226	1542	1264	0	0	0	6025	6557	4347	683	469	1208	0	0	0	3406	3565	4897	0	0	0
