## Supplementary material for "MS-DIAL 5 multimodal mass spectrometry data mining unveils lipidome complexities": Source data: AlignmentID001376.txt

m/z	Reference intensity	Spectrum	Comment	20230404_Blank_11_POS_EAD14	20230404_C12_10_POS_EAD14	20230404_C13_9_POS_EAD14_1	20230404_C13_9_POS_EAD14_2	20230404_C13_9_POS_EAD14_3	20230404_C13x1_1_POS_EAD14_1	20230404_C13x1_1_POS_EAD14_2	20230404_C13x1_1_POS_EAD14_3	20230404_C13x10_4_POS_EAD14_1	20230404_C13x10_4_POS_EAD14_2	20230404_C13x10_4_POS_EAD14_3	20230404_C13x100_7_POS_EAD14_1	20230404_C13x100_7_POS_EAD14_2	20230404_C13x100_7_POS_EAD14_3	20230404_C13x2_2_POS_EAD14_1	20230404_C13x2_2_POS_EAD14_2	20230404_C13x2_2_POS_EAD14_3	20230404_C13x20_5_POS_EAD14_1	20230404_C13x20_5_POS_EAD14_2	20230404_C13x20_5_POS_EAD14_3	20230404_C13x200_8_POS_EAD14_1	20230404_C13x200_8_POS_EAD14_2	20230404_C13x200_8_POS_EAD14_3	20230404_C13x5_3_POS_EAD14_1	20230404_C13x5_3_POS_EAD14_2	20230404_C13x5_3_POS_EAD14_3	20230404_C13x50_6_POS_EAD14_1	20230404_C13x50_6_POS_EAD14_2	20230404_C13x50_6_POS_EAD14_3
197.19108900157	100	acylchain	13:0+ Sn2	0	0	0	0	0	1071	1072	1040	71	69	12	0	0	0	421	568	590	56	35	31	0	0	0	290	153	243	33	0	0
211.20673906571	200	acylchain	14:0+, 14:0+	0	0	0	0	0	2222	1363	1329	79	56	72	0	0	0	546	559	703	44	112	29	0	0	0	292	228	419	51	10	0
258.24759033361	100	acylchain	13:0+C3D3O Sn2	0	0	0	0	0	13	159	70	0	14	0	0	0	0	0	194	125	0	11	0	0	0	0	28	37	14	0	0	0
274.27889046189	200	acylchain	14:0+C3D5O, 14:0+C3D5O	0	0	0	0	0	1518	2168	1902	10	101	75	0	0	0	1178	0	1175	52	16	16	0	0	0	314	406	10	44	45	0
276.25815501731	100	acylchain	13:0+C3D5O2 Sn2	0	0	0	0	0	674	848	987	80	37	39	0	0	0	730	258	632	48	14	23	0	0	0	228	86	265	10	132	0
290.27380508145	200	acylchain	14:0+C3D5O2, 14:0+C3D5O2	0	0	0	0	0	1344	2175	1610	62	133	70	0	0	0	693	869	655	66	30	66	0	0	0	418	278	239	122	10	0
365.845999845495	50	precursor	[Precursor]2+	0	0	0	0	0	0	0	0	0	0	0	0	0	0	0	0	0	0	0	0	0	0	0	0	0	0	0	0	0
486.45652047069	400	acylchain	-14:0 -O, -14:0 -O	0	0	0	0	0	6468	3936	4129	360	500	405	0	0	0	4075	4278	4182	290	160	164	0	0	0	1206	1076	1662	248	126	0
500.47271910002	200	acylchain	-13:0-O Sn2	0	0	0	0	0	2096	4143	2010	177	143	236	0	0	0	1726	1766	1365	87	76	53	0	0	0	478	537	672	35	16	0
504.46708515439	100	acylchain	-14:0, -14:0	0	0	0	0	0	261	249	360	54	11	91	0	0	0	182	171	284	0	0	8	0	0	0	48	104	90	10	26	0
518.48328378372	50	acylchain	-13:0 Sn2	0	0	0	0	0	145	124	303	0	11	0	0	0	0	61	165	69	11	0	0	0	0	0	48	27	37	0	0	0
547.47289879303	25	doublebond	14:0 C1-H, 14:0 C1-H	0	0	0	0	0	0	169	0	0	0	0	0	0	0	0	0	0	0	0	0	0	0	0	10	0	0	0	0	0
548.4807238251	50	doublebond	14:0 C1, 14:0 C1	0	0	0	0	0	11	38	0	0	0	0	0	0	0	14	39	0	0	0	0	0	0	0	0	0	0	0	0	0
549.48854885717	2.5	doublebond	14:0 C1+H, 14:0 C1+H	0	0	0	0	0	0	38	0	0	0	0	0	0	0	0	0	0	0	0	0	0	0	0	0	0	0	0	0	0
561.48854885717	37.5	doublebond	14:0 C2-H, 13:0 C1-H, 14:0 C2-H	0	0	0	0	0	15	0	23	0	0	0	0	0	0	75	11	17	0	0	5	0	0	0	11	0	0	0	0	0
562.49637388924	100	doublebond	14:0 C2, 13:0 C1, 14:0 C2	0	0	0	0	0	315	406	420	6	70	59	0	0	0	259	91	212	0	35	0	0	0	0	70	97	58	0	9	0
563.50419892131	101.25	doublebond	14:0 C2+H, 13:0 C1+H, 14:0 C2+H	0	0	0	0	0	11	22	0	0	0	0	0	0	0	23	0	0	0	0	0	0	0	0	0	0	0	0	0	0
575.50419892131	112.5	doublebond	14:0 C3-H, 13:0 C2-H, 14:0 C3-H	0	0	0	0	0	81	66	67	7	0	0	0	0	0	52	33	45	0	0	6	0	0	0	24	21	14	0	0	0
576.51202395338	75	doublebond	14:0 C3, 13:0 C2, 14:0 C3	0	0	0	0	0	234	159	317	0	12	167	0	0	0	142	87	75	0	0	8	0	0	0	47	11	39	6	0	0
577.51984898545	75	doublebond	14:0 C3+H, 13:0 C2+H, 14:0 C3+H	0	0	0	0	0	0	0	0	0	0	0	0	0	0	0	0	0	0	0	0	0	0	0	0	0	0	0	0	0
589.51984898545	75	doublebond	14:0 C4-H, 13:0 C3-H, 14:0 C4-H	0	0	0	0	0	38	112	50	13	11	0	0	0	0	38	40	94	0	0	5	0	0	0	27	31	0	0	0	0
590.52767401752	68.75	doublebond	14:0 C4, 13:0 C3, 14:0 C4	0	0	0	0	0	49	58	39	0	0	11	0	0	0	173	18	14	0	0	0	0	0	0	25	48	5	0	0	0
591.53549904959	15	doublebond	14:0 C4+H, 13:0 C3+H, 14:0 C4+H	0	0	0	0	0	0	0	0	0	0	0	0	0	0	0	0	0	0	0	0	0	0	0	0	0	0	0	0	0
603.53549904959	37.5	doublebond	14:0 C5-H, 13:0 C4-H, 14:0 C5-H	0	0	0	0	0	25	19	12	0	0	0	0	0	0	11	16	11	0	0	0	0	0	0	0	0	0	0	0	0
604.54332408166	75	doublebond	14:0 C5, 13:0 C4, 14:0 C5	0	0	0	0	0	54	66	11	0	10	0	0	0	0	24	22	31	0	0	0	0	0	0	17	43	43	0	0	0
605.55114911373	3.75	doublebond	14:0 C5+H, 13:0 C4+H, 14:0 C5+H	0	0	0	0	0	0	0	0	0	0	0	0	0	0	0	0	0	0	0	0	0	0	0	0	0	0	0	0	0
617.55114911373	37.5	doublebond	14:0 C6-H, 13:0 C5-H, 14:0 C6-H	0	0	0	0	0	26	43	15	0	0	0	0	0	0	11	42	45	0	0	0	0	0	0	0	0	11	0	0	0
618.5589741458	75	doublebond	14:0 C6, 13:0 C5, 14:0 C6	0	0	0	0	0	76	66	55	0	0	0	0	0	0	35	31	57	0	0	0	0	0	0	42	39	38	0	0	0
619.56679917787	3.75	doublebond	14:0 C6+H, 13:0 C5+H, 14:0 C6+H	0	0	0	0	0	0	0	0	0	0	0	0	0	0	0	0	0	0	0	0	0	0	0	0	0	0	0	0	0
631.56679917787	37.5	doublebond	14:0 C7-H, 13:0 C6-H, 14:0 C7-H	0	0	0	0	0	32	26	29	0	0	0	0	0	0	19	16	12	0	0	0	0	0	0	0	0	0	0	0	0
632.57462420994	75	doublebond	14:0 C7, 13:0 C6, 14:0 C7	0	0	0	0	0	83	47	124	0	0	11	0	0	0	66	41	87	0	0	10	0	0	0	19	110	0	0	0	0
633.58244924201	3.75	doublebond	14:0 C7+H, 13:0 C6+H, 14:0 C7+H	0	0	0	0	0	0	0	0	10	0	0	0	0	0	0	0	0	0	0	0	0	0	0	0	0	0	0	0	0
645.58244924201	37.5	doublebond	14:0 C8-H, 13:0 C7-H, 14:0 C8-H	0	0	0	0	0	66	47	50	0	0	0	0	0	0	0	11	0	0	0	0	0	0	0	0	0	0	0	0	0
646.59027427408	75	doublebond	14:0 C8, 13:0 C7, 14:0 C8	0	0	0	0	0	62	105	68	0	36	0	0	0	0	68	47	58	0	0	7	0	0	0	57	0	40	0	0	0
647.59809930615	3.75	doublebond	14:0 C8+H, 13:0 C7+H, 14:0 C8+H	0	0	0	0	0	0	0	0	0	0	0	0	0	0	0	0	0	0	0	0	0	0	0	0	0	0	0	0	0
659.59809930615	37.5	doublebond	14:0 C9-H, 13:0 C8-H, 14:0 C9-H	0	0	0	0	0	12	49	16	0	0	0	0	0	0	21	11	10	0	0	0	0	0	0	0	22	11	0	0	0
660.60592433822	75	doublebond	14:0 C9, 13:0 C8, 14:0 C9	0	0	0	0	0	124	38	43	0	0	0	0	0	0	69	39	53	0	0	0	0	0	0	25	19	0	0	0	0
661.61374937029	3.75	doublebond	14:0 C9+H, 13:0 C8+H, 14:0 C9+H	0	0	0	0	0	0	0	0	0	0	0	0	0	0	0	0	0	0	0	0	0	0	0	0	0	0	0	0	0
673.61374937029	37.5	doublebond	14:0 C10-H, 13:0 C9-H, 14:0 C10-H	0	0	0	0	0	12	29	21	0	0	10	0	0	0	26	34	46	0	0	0	0	0	0	0	0	8	0	0	0
674.62157440236	75	doublebond	14:0 C10, 13:0 C9, 14:0 C10	0	0	0	0	0	74	166	148	22	0	0	0	0	0	23	37	33	0	0	0	0	0	0	25	79	55	0	0	0
675.62939943443	3.75	doublebond	14:0 C10+H, 13:0 C9+H, 14:0 C10+H	0	0	0	0	0	0	0	0	0	0	0	0	0	0	54	0	0	0	0	0	0	0	0	0	0	0	0	0	0
687.62939943443	37.5	doublebond	14:0 C11-H, 13:0 C10-H, 14:0 C11-H	0	0	0	0	0	33	31	53	0	0	0	0	0	0	12	22	12	0	0	0	0	0	0	0	0	11	0	0	0
688.6372244665	75	doublebond	14:0 C11, 13:0 C10, 14:0 C11	0	0	0	0	0	208	179	81	11	0	8	0	0	0	54	45	88	0	0	9	0	0	0	17	45	65	0	0	0
689.64504949857	3.75	doublebond	14:0 C11+H, 13:0 C10+H, 14:0 C11+H	0	0	0	0	0	8	0	0	0	0	0	0	0	0	13	0	0	0	0	0	0	0	0	0	0	0	0	0	0
701.64504949857	37.5	doublebond	14:0 C12-H, 13:0 C11-H, 14:0 C12-H	0	0	0	0	0	44	59	40	0	0	0	0	0	0	94	30	40	0	0	0	0	0	0	11	11	11	0	0	0
702.65287453064	75	doublebond	14:0 C12, 13:0 C11, 14:0 C12	0	0	0	0	0	97	83	59	11	0	0	0	0	0	83	66	32	0	0	0	0	0	0	47	0	17	19	0	0
703.66069956271	3.75	doublebond	14:0 C12+H, 13:0 C11+H, 14:0 C12+H	0	0	0	0	0	0	21	8	0	0	0	0	0	0	0	0	21	0	0	0	0	0	0	0	0	0	0	0	0
714.66545060777	150	metaboliteclass	[M+H]+	0	0	0	0	0	0	0	0	0	0	0	0	0	0	0	0	0	0	0	0	0	0	0	0	0	0	0	0	0
715.66069956271	37.5	doublebond	14:0 C13-H, 13:0 C12-H, 14:0 C13-H	0	0	0	0	0	0	11	11	0	0	0	0	0	0	15	22	0	0	0	0	0	0	0	0	0	11	0	0	0
716.66852459478	75	doublebond	14:0 C13, 13:0 C12, 14:0 C13	0	0	0	0	0	39	11	0	0	0	0	0	0	0	9	13	24	0	0	0	0	0	0	0	0	0	0	0	0
717.67634962685	3.75	doublebond	14:0 C13+H, 13:0 C12+H, 14:0 C13+H	0	0	0	0	0	0	0	0	0	0	0	0	0	0	0	0	0	0	0	0	0	0	0	0	0	0	0	0	0
731.69199969099	999	precursor	Precursor	0	0	0	0	0	10895	7755	5843	1540	1376	1253	0	0	0	5086	5011	4985	434	812	819	0	0	0	3507	4111	3856	657	448	0
