## Supplementary material for "MS-DIAL 5 multimodal mass spectrometry data mining unveils lipidome complexities": Source data: AlignmentID001395.txt

m/z	Reference intensity	Spectrum	Comment	20230404_Blank_11_POS_EAD14	20230404_C12_10_POS_EAD14	20230404_C13_9_POS_EAD14_1	20230404_C13_9_POS_EAD14_2	20230404_C13_9_POS_EAD14_3	20230404_C13x1_1_POS_EAD14_1	20230404_C13x1_1_POS_EAD14_2	20230404_C13x1_1_POS_EAD14_3	20230404_C13x10_4_POS_EAD14_1	20230404_C13x10_4_POS_EAD14_2	20230404_C13x10_4_POS_EAD14_3	20230404_C13x100_7_POS_EAD14_1	20230404_C13x100_7_POS_EAD14_2	20230404_C13x100_7_POS_EAD14_3	20230404_C13x2_2_POS_EAD14_1	20230404_C13x2_2_POS_EAD14_2	20230404_C13x2_2_POS_EAD14_3	20230404_C13x20_5_POS_EAD14_1	20230404_C13x20_5_POS_EAD14_2	20230404_C13x20_5_POS_EAD14_3	20230404_C13x200_8_POS_EAD14_1	20230404_C13x200_8_POS_EAD14_2	20230404_C13x200_8_POS_EAD14_3	20230404_C13x5_3_POS_EAD14_1	20230404_C13x5_3_POS_EAD14_2	20230404_C13x5_3_POS_EAD14_3	20230404_C13x50_6_POS_EAD14_1	20230404_C13x50_6_POS_EAD14_2	20230404_C13x50_6_POS_EAD14_3
142.02637082177	100	metaboliteclass	Header	0	0	0	0	0	1200	902	726	138	127	75	9	0	0	676	621	612	25	39	58	0	0	0	282	240	558	12	50	35
187.05576574326	300	metaboliteclass	Gly-O	0	0	0	0	0	2703	2419	5145	951	376	361	93	0	0	2000	2691	3296	195	300	356	0	0	0	1201	1269	2529	119	211	133
187.0890546797	400	metaboliteclass	Gly-C	0	0	0	0	0	0	0	0	0	581	0	97	0	0	0	0	0	254	173	207	0	0	0	0	0	0	413	79	133
253.25259211268	100	acylchain	17:0 acyl+	0	0	0	0	0	145	114	302	75	132	47	0	0	0	153	172	222	17	25	53	0	0	0	86	69	111	15	0	0
265.25259211268	100	acylchain	18:1(9) acyl+	0	0	0	0	0	111	211	224	55	107	16	0	0	0	120	200	259	16	10	35	0	0	0	44	109	149	0	0	10
311.28981205153	100	snposition	-Header -CD2(Sn1)	0	0	0	0	0	11	0	0	0	0	0	0	0	0	0	56	0	0	0	0	0	0	0	0	0	0	0	0	0
314.31019057546	100	acylchain	-Header -18:1(9)-O	0	0	0	0	0	40	71	144	11	22	9	0	0	0	63	26	11	0	32	33	0	0	0	17	68	74	0	0	0
326.31019057546	100	acylchain	-Header -17:0-O	0	0	0	0	0	295	195	171	177	41	15	133	0	0	244	131	251	22	29	22	0	0	0	109	81	56	22	11	0
332.32075525916	100	acylchain	-Header -18:1(9)	0	0	0	0	0	763	484	808	243	267	82	11	0	0	688	376	396	145	31	103	0	0	0	383	249	275	14	91	30
344.32075525916	100	acylchain	-Header -17:0	0	0	0	0	0	445	354	203	87	77	65	0	0	0	244	224	390	20	23	26	0	0	0	243	166	239	11	38	25
358.30001981458	15	doublebond	18:1(9) C1-H	0	0	0	0	0	18	30	59	11	20	7	0	0	0	46	34	45	0	0	0	0	0	0	37	38	0	10	0	0
359.30784484665	30	doublebond	18:1(9) C1	0	0	0	0	0	0	11	11	0	0	0	0	0	0	11	35	12	0	0	0	0	0	0	0	11	0	0	0	0
360.31566987872	1.5	doublebond	18:1(9) C1+H	0	0	0	0	0	11	0	0	0	0	5	0	0	0	0	0	0	0	0	0	0	0	0	0	0	0	0	0	0
368.79258263728	100	metaboliteclass	[Precursor]2+	0	0	0	0	0	753	857	569	216	218	142	0	0	0	396	965	626	91	66	135	0	0	0	309	295	367	15	207	76
370.30001981458	15	doublebond	17:0 C1-H	0	0	0	0	0	82	14	50	48	11	18	0	0	0	12	34	61	0	23	4	0	0	0	53	61	102	0	14	7
371.30784484665	30	doublebond	17:0 C1	0	0	0	0	0	43	11	8	0	0	7	0	0	0	0	11	27	0	0	0	0	0	0	0	0	8	0	0	0
372.31566987872	16.5	doublebond	17:0 C1+H, 18:1(9) C2-H	0	0	0	0	0	35	89	107	46	11	19	0	0	0	48	23	46	10	0	11	0	0	0	68	16	11	5	0	11
373.32349491079	45	doublebond	18:1(9) C2	0	0	0	0	0	92	135	98	100	15	75	0	0	0	77	86	137	11	0	16	0	0	0	36	58	43	0	0	13
374.33131994286	60	doublebond	18:1(9) C2+H	0	0	0	0	0	29	54	42	21	36	12	0	0	0	125	21	62	0	11	11	0	0	0	12	46	12	0	0	0
384.31566987872	15	doublebond	17:0 C2-H	0	0	0	0	0	65	74	148	24	39	29	0	0	0	49	180	126	16	11	0	0	0	0	37	58	48	30	0	0
385.32349491079	45	doublebond	17:0 C2	0	0	0	0	0	115	48	153	56	44	37	0	0	0	80	109	128	14	32	52	0	0	0	52	20	129	0	0	0
386.33131994286	120	doublebond	17:0 C2+H, 18:1(9) C3-H	0	0	0	0	0	412	346	670	154	168	64	0	0	0	353	429	366	41	67	80	0	0	0	166	151	159	17	78	21
387.33914497493	22.5	doublebond	18:1(9) C3	0	0	0	0	0	20	19	48	10	23	0	0	0	0	188	58	23	0	11	0	0	0	0	59	11	11	0	0	11
388.346970007	15	doublebond	18:1(9) C3+H	0	0	0	0	0	21	29	0	0	0	0	0	0	0	0	0	0	0	0	0	0	0	0	0	0	0	0	0	0
398.33131994286	60	doublebond	17:0 C3-H	0	0	0	0	0	242	270	263	116	56	59	11	0	0	160	228	161	15	83	121	0	0	0	75	145	62	35	14	8
399.33914497493	22.5	doublebond	17:0 C3	0	0	0	0	0	34	191	84	14	82	9	0	0	0	20	14	11	0	0	11	0	0	0	10	0	40	0	0	0
400.346970007	30	doublebond	17:0 C3+H, 18:1(9) C4-H	0	0	0	0	0	84	146	76	17	139	32	0	0	0	114	96	73	11	11	53	0	0	0	61	19	90	0	10	14
401.35479503907	30	doublebond	18:1(9) C4	0	0	0	0	0	29	53	11	0	0	10	0	0	0	21	39	40	0	7	0	0	0	0	35	28	15	0	0	0
402.36262007114	1.5	doublebond	18:1(9) C4+H	0	0	0	0	0	0	0	0	0	0	0	0	0	0	0	0	0	0	0	0	0	0	0	0	6	0	0	0	0
412.346970007	15	doublebond	17:0 C4-H	0	0	0	0	0	113	27	124	13	21	11	0	0	0	82	65	246	11	11	11	0	0	0	27	196	16	0	0	22
413.35479503907	30	doublebond	17:0 C4	0	0	0	0	0	33	21	25	11	11	6	0	0	0	11	0	11	0	0	0	0	0	0	11	11	34	0	0	0
414.36262007114	16.5	doublebond	17:0 C4+H, 18:1(9) C5-H	0	0	0	0	0	32	39	114	14	14	23	0	0	0	38	36	37	0	40	0	0	0	0	65	49	0	0	0	0
415.37044510321	30	doublebond	18:1(9) C5	0	0	0	0	0	15	33	36	13	11	5	0	0	0	33	35	31	0	0	0	0	0	0	13	11	9	0	0	0
416.37827013528	1.5	doublebond	18:1(9) C5+H	0	0	0	0	0	0	0	0	0	0	0	0	0	0	0	0	0	0	0	0	0	0	0	0	0	0	0	0	0
426.36262007114	15	doublebond	17:0 C5-H	0	0	0	0	0	56	67	60	11	33	9	0	0	0	76	39	48	11	11	17	0	0	0	48	19	50	0	0	0
427.37044510321	30	doublebond	17:0 C5	0	0	0	0	0	48	11	141	10	0	13	0	0	0	66	34	22	88	0	4	0	0	0	21	16	10	0	0	0
428.37827013528	16.5	doublebond	17:0 C5+H, 18:1(9) C6-H	0	0	0	0	0	276	114	114	31	25	14	0	0	0	26	64	88	0	18	55	0	0	0	14	42	83	0	0	0
429.38609516735	30	doublebond	18:1(9) C6	0	0	0	0	0	133	90	130	28	32	10	0	0	0	83	79	59	11	0	33	0	0	0	50	34	101	11	0	0
430.39392019942	1.5	doublebond	18:1(9) C6+H	0	0	0	0	0	0	0	0	0	0	0	0	0	0	0	0	0	0	0	0	0	0	0	0	0	0	0	0	0
440.37827013528	15	doublebond	17:0 C6-H	0	0	0	0	0	146	167	170	42	78	62	0	0	0	113	264	113	11	14	20	0	0	0	58	54	97	25	17	10
441.38609516735	30	doublebond	17:0 C6	0	0	0	0	0	154	64	22	15	32	9	0	0	0	21	46	111	0	11	28	0	0	0	13	60	25	0	0	0
442.39392019942	121.5	doublebond, doublebond_high	17:0 C6+H, 18:1(9) C7-H	0	0	0	0	0	183	315	302	102	138	74	0	0	0	283	256	262	27	29	33	0	0	0	104	152	132	44	24	92
443.40174523149	60	doublebond	18:1(9) C7	0	0	0	0	0	46	35	20	11	42	0	0	0	0	69	30	54	0	0	19	0	0	0	0	20	8	0	0	0
444.40957026356	1.5	doublebond	18:1(9) C7+H	0	0	0	0	0	0	0	0	0	0	0	0	0	0	0	0	0	0	0	0	0	0	0	0	0	0	0	0	0
452.30890642113	100	snposition	-CD2(Sn1)	0	0	0	0	0	36	41	89	0	16	10	0	0	0	74	40	0	0	0	0	0	0	0	56	21	31	0	0	6
454.39392019942	15	doublebond	17:0 C7-H	0	0	0	0	0	173	100	192	57	46	15	0	0	0	402	98	47	22	21	86	0	0	0	78	96	83	0	7	22
455.40174523149	30	doublebond	17:0 C7	0	0	0	0	0	0	21	0	0	6	9	0	0	0	0	11	0	0	0	11	0	0	0	27	0	11	0	0	0
456.33710997713	100	acylchain	-18:1(9)-O	0	0	0	0	0	262	262	59	37	46	28	11	0	0	161	108	156	11	12	11	0	0	0	22	150	60	17	22	0
456.40957026356	16.5	doublebond	17:0 C7+H, 18:1(9) C8-H	0	0	0	0	0	52	79	57	70	11	8	0	0	0	11	96	157	30	9	11	0	0	0	22	82	11	0	0	0
457.41739529563	30	doublebond	18:1(9) C8	0	0	0	0	0	15	202	38	0	0	10	0	0	0	57	26	11	0	0	0	0	0	0	119	0	29	0	0	0
458.4252203277	1.5	doublebond	18:1(9) C8+H	0	0	0	0	0	0	25	11	0	0	0	0	0	0	15	16	0	0	0	0	0	0	0	0	0	0	0	0	0
468.33710997713	100	acylchain	-17:0-O	0	0	0	0	0	188	205	136	45	79	47	0	0	0	123	94	88	35	43	10	0	0	0	91	51	133	16	9	16
468.40957026356	15	doublebond	17:0 C8-H	0	0	0	0	0	11	65	34	30	75	8	0	0	0	15	30	114	0	0	14	0	0	0	0	17	18	0	12	5
469.41739529563	37.5	doublebond	17:0 C8, 18:1(9) C9-H	0	0	0	0	0	43	16	9	0	49	8	0	0	0	11	36	25	0	0	9	0	0	0	9	0	0	0	0	0
470.4252203277	16.5	doublebond, doublebond_low	17:0 C8+H, 18:1(9) C9	0	0	0	0	0	42	107	93	28	37	22	0	0	0	49	52	25	0	0	11	0	0	0	24	15	11	0	5	10
471.43304535977	1.5	doublebond	18:1(9) C9+H	0	0	0	0	0	83	65	37	12	66	9	0	0	0	66	47	70	0	11	11	0	0	0	13	27	34	22	0	0
473.33984962876	100	acylchain	-18:1(9)	0	0	0	0	0	121	332	175	52	85	80	0	0	0	187	121	177	32	39	40	0	0	0	119	81	93	11	16	7
482.4252203277	30	doublebond	17:0 C9-H, 18:1(9) C10-H	0	0	0	0	0	45	41	115	24	23	14	0	0	0	63	37	38	11	11	11	0	0	0	59	107	41	5	0	0
483.43304535977	60	doublebond	17:0 C9, 18:1(9) C10	0	0	0	0	0	62	21	0	0	14	5	0	0	0	37	36	13	59	0	6	0	0	0	11	11	22	0	0	0
484.44087039184	3	doublebond	17:0 C9+H, 18:1(9) C10+H	0	0	0	0	0	46	63	23	17	18	9	0	0	0	0	26	47	0	12	13	0	0	0	29	67	47	0	0	0
485.33984962876	100	acylchain	-17:0	0	0	0	0	0	45	104	72	0	10	5	0	0	0	49	42	60	10	11	0	0	0	0	12	14	38	5	0	0
496.44087039184	75	doublebond	17:0 C10-H, 18:1(9) C11-H	0	0	0	0	0	147	121	160	54	166	21	0	0	0	105	85	163	29	134	11	0	0	0	74	34	70	0	11	31
497.44869542391	150	doublebond, doublebond_high	17:0 C10, 18:1(9) C11	0	0	0	0	0	97	76	100	43	55	21	0	0	0	125	53	111	7	0	0	0	0	0	38	100	82	12	11	0
498.45652045598	3	doublebond	17:0 C10+H, 18:1(9) C11+H	0	0	0	0	0	126	308	163	56	28	29	0	0	0	93	106	141	33	17	19	0	0	0	41	44	78	17	35	0
499.31911418418	15	doublebond	18:1(9) C1-H	0	0	0	0	0	0	0	0	0	0	0	0	0	0	0	0	0	0	0	0	0	0	0	0	0	0	0	0	0
500.32693921625	30	doublebond	18:1(9) C1	0	0	0	0	0	0	0	0	0	0	0	0	0	0	0	0	0	0	0	0	0	0	0	0	0	0	0	0	0
501.33476424832	1.5	doublebond	18:1(9) C1+H	0	0	0	0	0	0	0	11	0	0	5	0	0	0	0	0	11	0	0	0	0	0	0	0	0	0	0	0	0
510.45652045598	30	doublebond	17:0 C11-H, 18:1(9) C12-H	0	0	0	0	0	103	110	142	38	52	22	0	0	0	108	91	198	11	17	13	0	0	0	87	90	93	0	10	0
511.31911418418	15	doublebond	17:0 C1-H	0	0	0	0	0	13	0	0	0	0	0	0	0	0	0	0	0	0	0	0	0	0	0	0	0	0	0	0	0
511.46434548805	60	doublebond	17:0 C11, 18:1(9) C12	0	0	0	0	0	71	75	31	63	11	62	0	0	0	44	172	36	0	0	0	0	0	0	15	18	11	0	0	11
512.32693921625	30	doublebond	17:0 C1	0	0	0	0	0	11	0	0	11	0	0	0	0	0	0	0	22	0	0	0	0	0	0	0	0	0	0	0	0
512.47217052012	3	doublebond	17:0 C11+H, 18:1(9) C12+H	0	0	0	0	0	52	35	79	15	25	8	0	0	0	77	44	20	39	22	0	0	0	0	50	51	23	0	0	0
513.33476424832	16.5	doublebond	17:0 C1+H, 18:1(9) C2-H	0	0	0	0	0	0	11	0	0	0	0	0	0	0	53	0	0	0	10	0	0	0	0	0	0	0	0	0	0
514.34258928039	45	doublebond	18:1(9) C2	0	0	0	0	0	84	36	98	0	11	26	0	0	0	101	61	80	10	28	11	0	0	0	22	92	22	11	10	0
515.35041431246	60	doublebond	18:1(9) C2+H	0	0	0	0	0	0	0	11	0	0	0	0	0	0	0	23	0	4	0	0	0	0	0	0	0	0	0	0	0
524.47217052012	30	doublebond	17:0 C12-H, 18:1(9) C13-H	0	0	0	0	0	111	137	60	11	18	23	0	0	0	48	37	50	11	0	10	0	0	0	71	41	108	0	32	0
525.33476424832	15	doublebond	17:0 C2-H	0	0	0	0	0	15	0	10	0	0	0	0	0	0	11	11	19	0	0	13	0	0	0	0	0	11	0	15	0
525.47999555219	60	doublebond	17:0 C12, 18:1(9) C13	0	0	0	0	0	223	139	38	50	21	8	0	0	0	24	19	11	0	11	0	0	0	0	46	39	11	31	0	0
526.34258928039	45	doublebond	17:0 C2	0	0	0	0	0	100	125	214	39	33	21	0	0	0	61	135	167	18	28	11	0	0	0	86	36	63	10	11	48
526.48782058426	3	doublebond	17:0 C12+H, 18:1(9) C13+H	0	0	0	0	0	29	0	0	0	0	0	0	0	0	0	0	34	0	0	0	0	0	0	0	0	11	0	0	0
527.35041431246	120	doublebond	17:0 C2+H, 18:1(9) C3-H	0	0	0	0	0	26	41	70	0	0	46	0	0	0	50	36	187	0	11	7	0	0	0	0	25	44	0	0	22
528.35823934453	22.5	doublebond	18:1(9) C3	0	0	0	0	0	11	0	0	0	0	0	0	0	0	0	0	20	0	0	0	0	0	0	10	193	0	0	0	0
529.3660643766	15	doublebond	18:1(9) C3+H	0	0	0	0	0	0	0	0	0	0	0	0	0	0	0	0	0	0	0	0	0	0	0	0	0	9	0	0	0
538.48782058426	30	doublebond	17:0 C13-H, 18:1(9) C14-H	0	0	0	0	0	118	160	132	64	25	15	0	0	0	105	41	48	3	17	54	0	0	0	35	11	48	0	11	0
539.35041431246	60	doublebond	17:0 C3-H	0	0	0	0	0	109	34	150	40	13	5	0	0	0	52	54	11	0	4	10	0	0	0	36	11	0	0	0	0
539.49564561633	60	doublebond	17:0 C13, 18:1(9) C14	0	0	0	0	0	30	0	19	0	11	9	0	0	0	11	11	19	0	0	0	0	0	0	11	17	28	0	0	0
540.35823934453	22.5	doublebond	17:0 C3	0	0	0	0	0	73	11	0	0	0	0	0	0	0	0	10	33	0	0	16	0	0	0	13	21	11	0	0	0
540.5034706484	3	doublebond	17:0 C13+H, 18:1(9) C14+H	0	0	0	0	0	15	0	11	0	0	5	0	0	0	0	11	39	0	0	0	0	0	0	0	0	0	0	11	13
541.3660643766	30	doublebond	17:0 C3+H, 18:1(9) C4-H	0	0	0	0	0	0	0	12	73	0	0	0	0	0	15	0	19	0	0	0	0	0	0	11	0	0	0	0	0
542.37388940867	30	doublebond	18:1(9) C4	0	0	0	0	0	18	55	30	0	0	6	0	0	0	0	17	0	0	0	0	0	0	0	14	0	0	0	0	0
543.38171444074	1.5	doublebond	18:1(9) C4+H	0	0	0	0	0	0	0	0	0	0	0	0	0	0	0	0	0	0	0	0	0	0	0	0	0	0	0	0	0
552.5034706484	30	doublebond	17:0 C14-H, 18:1(9) C15-H	0	0	0	0	0	130	197	129	21	132	28	4	0	0	84	119	180	27	24	26	0	0	0	76	151	71	11	7	0
553.3660643766	15	doublebond	17:0 C4-H	0	0	0	0	0	0	0	11	0	0	0	0	0	0	14	0	26	0	0	0	0	0	0	5	17	0	0	0	0
553.51129568047	60	doublebond	17:0 C14, 18:1(9) C15	0	0	0	0	0	12	10	25	0	16	9	0	0	0	19	13	37	0	0	0	0	0	0	11	18	24	0	0	0
554.37388940867	30	doublebond	17:0 C4	0	0	0	0	0	15	68	51	0	38	0	0	0	0	11	26	11	0	0	0	0	0	0	0	0	11	0	0	0
554.51912071254	3	doublebond	17:0 C14+H, 18:1(9) C15+H	0	0	0	0	0	11	0	0	0	0	0	0	0	0	0	11	53	0	0	0	0	0	0	0	0	11	0	0	0
555.38171444074	16.5	doublebond	17:0 C4+H, 18:1(9) C5-H	0	0	0	0	0	11	0	11	0	0	0	0	0	0	10	11	0	0	0	0	0	0	0	0	0	10	0	0	0
556.38953947281	30	doublebond	18:1(9) C5	0	0	0	0	0	11	0	0	0	0	10	0	0	0	0	0	51	0	0	0	0	0	0	6	0	0	0	14	0
557.39736450488	1.5	doublebond	18:1(9) C5+H	0	0	0	0	0	0	0	0	0	0	0	0	0	0	0	0	0	0	0	0	0	0	0	0	0	0	0	0	0
566.51912071254	30	doublebond	17:0 C15-H, 18:1(9) C16-H	0	0	0	0	0	99	38	133	20	42	66	0	0	0	76	39	61	28	11	10	0	0	0	37	56	49	0	14	0
567.38171444074	15	doublebond	17:0 C5-H	0	0	0	0	0	11	0	19	23	0	0	0	0	0	0	83	22	0	0	6	0	0	0	0	18	0	0	0	0
567.52694574461	60	doublebond	17:0 C15, 18:1(9) C16	0	0	0	0	0	22	18	30	10	0	9	0	0	0	36	33	20	0	0	0	0	0	0	11	0	0	0	0	0
568.38953947281	30	doublebond	17:0 C5	0	0	0	0	0	14	49	18	6	64	5	0	0	0	63	71	53	7	0	0	0	0	0	11	30	8	11	0	0
568.53477077668	3	doublebond	17:0 C15+H, 18:1(9) C16+H	0	0	0	0	0	19	11	0	0	0	5	0	0	0	0	0	0	0	0	0	0	0	0	0	36	0	0	0	0
569.39736450488	16.5	doublebond	17:0 C5+H, 18:1(9) C6-H	0	0	0	0	0	48	50	0	0	0	9	0	0	0	11	25	116	0	0	0	0	0	0	0	11	11	0	0	0
570.40518953695	30	doublebond	18:1(9) C6	0	0	0	0	0	17	0	14	0	0	5	0	0	0	19	10	12	0	0	0	0	0	0	11	11	11	0	0	0
571.41301456902	1.5	doublebond	18:1(9) C6+H	0	0	0	0	0	0	0	0	0	0	0	0	0	0	0	0	0	0	0	0	0	0	0	0	0	0	0	0	0
580.53477077668	30	doublebond	17:0 C16-H, 18:1(9) C17-H	0	0	0	0	0	20	44	37	11	11	14	0	0	0	0	28	33	0	0	0	0	0	0	0	24	0	0	0	0
581.39736450488	15	doublebond	17:0 C6-H	0	0	0	0	0	36	10	23	0	11	5	0	0	0	7	80	30	0	0	6	0	0	0	10	0	35	0	0	0
581.54259580875	60	doublebond	17:0 C16, 18:1(9) C17	0	0	0	0	0	0	11	0	11	109	0	0	0	0	0	11	11	0	0	0	0	0	0	0	0	0	0	0	0
582.40518953695	30	doublebond	17:0 C6	0	0	0	0	0	21	60	68	28	25	5	0	0	0	27	39	13	10	11	11	0	0	0	41	10	11	0	0	0
582.55042084082	3	doublebond	17:0 C16+H, 18:1(9) C17+H	0	0	0	0	0	0	0	0	0	0	0	0	0	0	0	0	0	0	0	0	0	0	0	0	0	0	0	0	0
583.41301456902	121.5	doublebond, doublebond_high	17:0 C6+H, 18:1(9) C7-H	0	0	0	0	0	81	52	86	14	14	6	0	0	0	48	43	58	0	12	0	0	0	0	67	11	43	0	0	11
584.42083960109	60	doublebond	18:1(9) C7	0	0	0	0	0	16	18	11	7	0	10	0	0	0	17	11	126	0	0	0	0	0	0	0	0	0	0	0	0
585.42866463316	1.5	doublebond	18:1(9) C7+H	0	0	0	0	0	0	0	5	0	0	10	0	0	0	0	0	0	0	0	0	0	0	0	0	0	0	0	0	0
595.41301456902	15	doublebond	17:0 C7-H	0	0	0	0	0	0	0	0	0	0	0	0	0	0	0	0	0	0	0	0	0	0	0	0	0	0	0	0	0
596.42083960109	30	doublebond	17:0 C7	0	0	0	0	0	0	0	0	0	0	0	0	0	0	0	0	0	0	0	0	0	0	0	0	0	0	0	0	0
596.56607090496	500	metaboliteclass	Precursor -C2H8NO4P	0	0	0	0	0	2632	2806	3365	867	1372	584	101	0	0	3122	2447	2414	316	406	490	0	0	0	1627	1479	1748	238	215	213
597.42866463316	16.5	doublebond	17:0 C7+H, 18:1(9) C8-H	0	0	0	0	0	47	11	0	0	0	0	0	0	0	0	19	0	0	0	0	0	0	0	0	0	0	0	0	0
598.43648966523	30	doublebond	18:1(9) C8	0	0	0	0	0	0	13	34	0	11	9	0	0	0	15	17	11	0	0	0	0	0	0	18	24	0	0	0	0
599.4443146973	1.5	doublebond	18:1(9) C8+H	0	0	0	0	0	0	11	26	0	0	0	0	0	0	0	0	0	0	0	0	0	0	0	0	0	0	0	0	0
609.42866463316	15	doublebond	17:0 C8-H	0	0	0	0	0	151	136	177	27	75	31	0	0	0	112	224	187	31	18	16	0	0	0	110	57	64	0	6	9
610.43648966523	37.5	doublebond	17:0 C8, 18:1(9) C9-H	0	0	0	0	0	46	34	20	11	44	0	0	0	0	11	25	23	0	0	0	0	0	0	10	11	17	0	6	0
611.4443146973	16.5	doublebond, doublebond_low	17:0 C8+H, 18:1(9) C9	0	0	0	0	0	39	34	19	0	0	6	0	0	0	20	11	32	0	0	0	0	0	0	0	0	10	0	0	0
612.45213972937	1.5	doublebond	18:1(9) C9+H	0	0	0	0	0	34	101	12	0	0	7	0	0	0	0	0	0	0	0	0	0	0	0	0	7	10	0	0	0
623.4443146973	30	doublebond	17:0 C9-H, 18:1(9) C10-H	0	0	0	0	0	314	447	346	124	84	75	58	0	0	434	184	253	39	55	30	0	0	0	109	94	194	41	13	16
624.45213972937	60	doublebond	17:0 C9, 18:1(9) C10	0	0	0	0	0	36	59	25	27	11	12	0	0	0	131	52	146	0	0	11	0	0	0	11	18	12	0	0	0
625.45996476144	3	doublebond	17:0 C9+H, 18:1(9) C10+H	0	0	0	0	0	34	47	36	0	0	6	0	0	0	11	22	28	0	0	0	0	0	0	7	21	10	0	11	0
637.45996476144	75	doublebond	17:0 C10-H, 18:1(9) C11-H	0	0	0	0	0	24	60	41	11	11	6	0	0	0	11	75	58	0	25	12	0	0	0	0	11	18	0	0	11
638.46778979351	150	doublebond, doublebond_high	17:0 C10, 18:1(9) C11	0	0	0	0	0	456	141	111	52	70	87	0	0	0	104	71	61	0	19	11	0	0	0	49	42	86	0	10	0
639.47561482558	3	doublebond	17:0 C10+H, 18:1(9) C11+H	0	0	0	0	0	11	64	11	0	0	6	0	0	0	55	19	0	0	0	0	0	0	0	18	0	0	0	0	11
651.47561482558	30	doublebond	17:0 C11-H, 18:1(9) C12-H	0	0	0	0	0	26	61	28	11	11	11	0	0	0	113	121	29	0	11	0	0	0	0	13	11	11	0	0	0
652.48343985765	60	doublebond	17:0 C11, 18:1(9) C12	0	0	0	0	0	17	14	59	0	11	9	0	0	0	30	0	46	9	0	0	0	0	0	55	0	34	0	0	0
653.49126488972	3	doublebond	17:0 C11+H, 18:1(9) C12+H	0	0	0	0	0	26	18	56	11	11	0	0	0	0	23	15	21	0	13	0	0	0	0	11	0	8	0	0	0
665.49126488972	30	doublebond	17:0 C12-H, 18:1(9) C13-H	0	0	0	0	0	88	11	56	0	11	9	0	0	0	27	11	17	0	0	0	0	0	0	11	38	11	0	0	0
666.49908992179	60	doublebond	17:0 C12, 18:1(9) C13	0	0	0	0	0	47	108	22	0	0	10	0	0	0	46	17	11	0	11	0	0	0	0	0	22	9	0	0	0
667.50691495386	3	doublebond	17:0 C12+H, 18:1(9) C13+H	0	0	0	0	0	11	11	45	0	0	0	0	0	0	0	0	0	0	0	0	0	0	0	11	0	0	0	0	0
679.50691495386	30	doublebond	17:0 C13-H, 18:1(9) C14-H	0	0	0	0	0	33	61	19	12	0	10	0	0	0	11	22	60	0	0	0	0	0	0	11	39	29	0	0	0
680.51473998593	60	doublebond	17:0 C13, 18:1(9) C14	0	0	0	0	0	73	47	40	0	12	25	0	0	0	43	69	66	0	0	0	0	0	0	39	13	6	4	0	0
681.522565018	3	doublebond	17:0 C13+H, 18:1(9) C14+H	0	0	0	0	0	0	0	11	0	0	0	0	0	0	0	0	8	0	0	0	0	0	0	0	0	0	0	0	0
693.522565018	30	doublebond	17:0 C14-H, 18:1(9) C15-H	0	0	0	0	0	55	11	38	0	11	19	0	0	0	36	30	79	0	0	0	0	0	0	32	0	16	0	0	0
694.53039005007	60	doublebond	17:0 C14, 18:1(9) C15	0	0	0	0	0	57	40	30	38	47	6	0	0	0	21	35	23	0	9	9	0	0	0	32	30	15	0	0	0
695.53821508214	3	doublebond	17:0 C14+H, 18:1(9) C15+H	0	0	0	0	0	0	0	0	0	0	0	0	0	0	0	0	11	0	0	0	0	0	0	0	0	0	0	0	0
707.53821508214	30	doublebond	17:0 C15-H, 18:1(9) C16-H	0	0	0	0	0	29	131	54	30	25	6	0	0	0	14	60	11	0	0	0	0	0	0	21	72	11	0	0	0
708.54604011421	60	doublebond	17:0 C15, 18:1(9) C16	0	0	0	0	0	31	78	27	31	22	10	0	0	0	53	52	67	0	14	9	0	0	0	25	12	14	0	0	21
709.55386514628	3	doublebond	17:0 C15+H, 18:1(9) C16+H	0	0	0	0	0	0	0	0	0	0	6	0	0	0	0	0	0	0	0	0	0	0	0	0	0	0	0	0	0
721.55386514628	30	doublebond	17:0 C16-H, 18:1(9) C17-H	0	0	0	0	0	40	0	24	0	0	9	0	0	0	11	22	11	0	0	0	0	0	0	10	11	10	0	0	0
722.56169017835	60	doublebond	17:0 C16, 18:1(9) C17	0	0	0	0	0	6	0	11	0	0	0	0	0	0	0	0	0	0	0	0	0	0	0	11	0	0	0	0	0
723.56951521042	3	doublebond	17:0 C16+H, 18:1(9) C17+H	0	0	0	0	0	0	0	0	0	0	0	0	0	0	0	0	11	0	0	0	0	0	0	0	0	0	0	0	0
737.58516527456	999	precursor	Precursor	0	0	0	0	0	8714	7175	9571	7410	5484	3912	367	0	0	6553	6627	7546	2286	2693	3118	0	0	0	6005	5003	4363	1394	1981	1794
