## Supplementary material for "MS-DIAL 5 multimodal mass spectrometry data mining unveils lipidome complexities": Source data: AlignmentID001414.txt

m/z	Reference intensity	Spectrum	Comment	20230404_Blank_11_POS_EAD14	20230404_C12_10_POS_EAD14	20230404_C13_9_POS_EAD14_1	20230404_C13_9_POS_EAD14_2	20230404_C13_9_POS_EAD14_3	20230404_C13x1_1_POS_EAD14_1	20230404_C13x1_1_POS_EAD14_2	20230404_C13x1_1_POS_EAD14_3	20230404_C13x10_4_POS_EAD14_1	20230404_C13x10_4_POS_EAD14_2	20230404_C13x10_4_POS_EAD14_3	20230404_C13x100_7_POS_EAD14_1	20230404_C13x100_7_POS_EAD14_2	20230404_C13x100_7_POS_EAD14_3	20230404_C13x2_2_POS_EAD14_1	20230404_C13x2_2_POS_EAD14_2	20230404_C13x2_2_POS_EAD14_3	20230404_C13x20_5_POS_EAD14_1	20230404_C13x20_5_POS_EAD14_2	20230404_C13x20_5_POS_EAD14_3	20230404_C13x200_8_POS_EAD14_1	20230404_C13x200_8_POS_EAD14_2	20230404_C13x200_8_POS_EAD14_3	20230404_C13x5_3_POS_EAD14_1	20230404_C13x5_3_POS_EAD14_2	20230404_C13x5_3_POS_EAD14_3	20230404_C13x50_6_POS_EAD14_1	20230404_C13x50_6_POS_EAD14_2	20230404_C13x50_6_POS_EAD14_3
142.02637082177	100	metaboliteclass	Header	0	0	0	0	0	2598	2368	3550	109	91	122	0	0	0	1085	647	1036	65	141	38	0	0	0	449	1231	869	10	0	17
182.05767095005	400	metaboliteclass	Gly-C	0	0	0	0	0	2004	3044	3942	349	555	158	0	0	0	2728	1101	1931	454	267	383	0	0	0	1136	1902	1469	100	67	57
184.03693550547	300	metaboliteclass	Gly-O	0	0	0	0	0	2451	2105	2985	269	278	223	0	0	0	1320	907	1403	270	227	248	0	0	0	1638	1912	1291	33	40	92
265.25259211268	200	acylchain	18:1(9) acyl+, 18:1(9) acyl+	0	0	0	0	0	1198	1351	1881	145	93	80	0	0	0	702	351	579	79	57	127	0	0	0	727	444	268	0	34	43
321.27880684581	200	acylchain	-Header -18:1(9)-O, -Header -18:1(9)-O	0	0	0	0	0	597	1184	561	33	48	24	0	0	0	158	344	258	22	41	24	0	0	0	224	184	341	0	11	0
339.28937152951	200	acylchain	-Header -18:1(9), -Header -18:1(9)	0	0	0	0	0	1970	3746	2353	155	173	149	0	0	0	855	680	1178	135	141	83	0	0	0	737	477	748	39	11	27
365.26863608493	30	doublebond	18:1(9) C1-H, 18:1(9) C1-H	0	0	0	0	0	492	246	183	0	59	11	0	0	0	31	100	63	0	84	0	0	0	0	166	69	100	0	0	0
366.276461117	60	doublebond	18:1(9) C1, 18:1(9) C1	0	0	0	0	0	30	11	11	0	0	11	0	0	0	0	13	0	0	0	0	0	0	0	79	0	0	0	0	0
367.28428614907	3	doublebond	18:1(9) C1+H, 18:1(9) C1+H	0	0	0	0	0	90	87	70	0	11	11	0	0	0	28	42	14	9	0	0	0	0	0	15	23	11	0	0	0
372.276890772455	100	metaboliteclass	[Precursor]2+	0	0	0	0	0	1467	1735	1931	57	199	232	0	0	0	491	421	408	155	34	31	0	0	0	212	648	283	11	11	11
379.28428614907	30	doublebond	18:1(9) C2-H, 18:1(9) C2-H	0	0	0	0	0	181	98	110	0	9	11	0	0	0	88	94	89	0	11	11	0	0	0	92	36	147	0	0	0
380.29211118114	90	doublebond	18:1(9) C2, 18:1(9) C2	0	0	0	0	0	128	314	321	0	25	25	0	0	0	266	130	122	46	8	5	0	0	0	62	113	53	0	0	0
381.29993621321	120	doublebond	18:1(9) C2+H, 18:1(9) C2+H	0	0	0	0	0	322	170	228	0	0	0	0	0	0	62	112	96	18	0	0	0	0	0	50	63	47	0	0	0
393.29993621321	120	doublebond	18:1(9) C3-H, 18:1(9) C3-H	0	0	0	0	0	1238	1005	1313	166	162	91	0	0	0	491	522	701	159	41	40	0	0	0	324	258	254	15	18	14
394.30776124528	45	doublebond	18:1(9) C3, 18:1(9) C3	0	0	0	0	0	176	59	35	0	11	0	0	0	0	37	39	16	0	0	0	0	0	0	27	15	11	0	0	0
395.31558627735	30	doublebond	18:1(9) C3+H, 18:1(9) C3+H	0	0	0	0	0	308	71	128	0	7	0	0	0	0	69	61	51	0	0	0	0	0	0	23	26	17	0	0	0
407.31558627735	30	doublebond	18:1(9) C4-H, 18:1(9) C4-H	0	0	0	0	0	350	305	382	28	0	32	0	0	0	312	116	132	11	0	13	0	0	0	196	42	80	22	0	0
408.32341130942	60	doublebond	18:1(9) C4, 18:1(9) C4	0	0	0	0	0	52	52	82	0	0	0	0	0	0	27	100	29	0	0	0	0	0	0	48	34	64	0	0	0
409.33123634149	3	doublebond	18:1(9) C4+H, 18:1(9) C4+H	0	0	0	0	0	56	83	53	0	0	11	0	0	0	50	57	20	0	0	0	0	0	0	11	10	20	0	0	0
421.33123634149	30	doublebond	18:1(9) C5-H, 18:1(9) C5-H	0	0	0	0	0	253	136	167	11	43	45	0	0	0	50	89	78	35	0	0	0	0	0	167	30	33	39	0	0
422.33906137356	60	doublebond	18:1(9) C5, 18:1(9) C5	0	0	0	0	0	126	234	97	0	0	0	0	0	0	49	51	33	0	0	0	0	0	0	91	69	22	0	0	0
423.34688640563	3	doublebond	18:1(9) C5+H, 18:1(9) C5+H	0	0	0	0	0	45	16	23	0	0	0	0	0	0	10	33	11	0	0	0	0	0	0	11	25	0	0	0	0
435.34688640563	30	doublebond	18:1(9) C6-H, 18:1(9) C6-H	0	0	0	0	0	143	341	185	16	120	47	0	0	0	119	79	66	6	0	17	0	0	0	63	98	33	0	0	0
436.3547114377	60	doublebond	18:1(9) C6, 18:1(9) C6	0	0	0	0	0	556	401	448	11	0	56	0	0	0	83	262	132	0	51	16	0	0	0	107	78	97	0	0	0
437.36253646977	3	doublebond	18:1(9) C6+H, 18:1(9) C6+H	0	0	0	0	0	86	15	35	0	0	0	0	0	0	7	0	0	0	0	0	0	0	0	13	11	24	0	0	0
449.29007618334	100	snposition	-CH2(Sn1)	0	0	0	0	0	0	0	0	0	11	0	0	0	0	0	0	0	0	0	0	0	0	0	0	0	0	0	0	0
449.36253646977	240	doublebond, doublebond_high	18:1(9) C7-H, 18:1(9) C7-H	0	0	0	0	0	1016	1169	1672	74	88	108	0	0	0	582	386	312	136	137	83	0	0	0	281	243	322	11	17	18
450.37036150184	120	doublebond	18:1(9) C7, 18:1(9) C7	0	0	0	0	0	241	93	83	12	0	4	0	0	0	28	11	22	0	0	0	0	0	0	15	11	22	0	0	0
451.37818653391	3	doublebond	18:1(9) C7+H, 18:1(9) C7+H	0	0	0	0	0	39	59	42	0	11	0	0	0	0	0	0	11	0	0	0	0	0	0	0	14	24	0	0	0
463.30572624748	200	acylchain	-18:1(9)-O, -18:1(9)-O	0	0	0	0	0	571	544	797	45	56	114	0	0	0	168	243	355	59	55	43	0	0	0	284	346	264	22	0	0
463.37818653391	30	doublebond	18:1(9) C8-H, 18:1(9) C8-H	0	0	0	0	0	0	11	11	51	0	0	0	0	0	49	0	58	0	11	0	0	0	0	0	45	83	0	11	0
464.38601156598	60	doublebond	18:1(9) C8, 18:1(9) C8	0	0	0	0	0	183	45	62	6	0	16	0	0	0	27	20	11	0	0	0	0	0	0	0	38	40	0	0	0
465.39383659805	3	doublebond	18:1(9) C8+H, 18:1(9) C8+H	0	0	0	0	0	80	73	67	0	28	22	0	0	0	73	11	13	0	0	0	0	0	0	11	11	18	0	0	0
476.38601156598	15	doublebond	18:1(9) C9-H, 18:1(9) C9-H	0	0	0	0	0	22	56	56	0	0	0	0	0	0	0	0	22	0	0	0	0	0	0	11	11	22	0	0	0
477.39383659805	30	doublebond, doublebond_low	18:1(9) C9, 18:1(9) C9	0	0	0	0	0	266	146	86	11	11	0	0	0	0	88	35	37	19	11	0	0	0	0	91	51	32	0	0	0
478.40166163012	3	doublebond	18:1(9) C9+H, 18:1(9) C9+H	0	0	0	0	0	0	11	117	0	0	11	0	0	0	39	0	41	6	0	27	0	0	0	10	0	74	0	0	0
480.30846589911	200	acylchain	-18:1(9), -18:1(9)	0	0	0	0	0	763	808	889	63	67	103	0	0	0	287	193	390	29	46	89	0	0	0	208	319	439	0	70	14
489.39383659805	30	doublebond	18:1(9) C10-H, 18:1(9) C10-H	0	0	0	0	0	185	272	133	23	8	0	0	0	0	45	39	96	0	15	46	0	0	0	35	55	81	0	0	0
490.40166163012	60	doublebond	18:1(9) C10, 18:1(9) C10	0	0	0	0	0	119	94	116	11	0	0	0	0	0	23	11	41	4	0	0	0	0	0	11	41	42	0	0	0
491.40948666219	3	doublebond	18:1(9) C10+H, 18:1(9) C10+H	0	0	0	0	0	120	125	327	0	11	12	0	0	0	59	47	39	14	11	0	0	0	0	80	11	22	0	0	0
503.40948666219	120	doublebond	18:1(9) C11-H, 18:1(9) C11-H	0	0	0	0	0	376	491	352	114	45	80	0	0	0	170	158	78	0	11	21	0	0	0	53	267	79	28	0	0
504.41731169426	240	doublebond, doublebond_high	18:1(9) C11, 18:1(9) C11	0	0	0	0	0	222	257	216	39	10	38	0	0	0	52	48	68	25	11	11	0	0	0	44	67	52	0	0	0
505.42513672633	3	doublebond	18:1(9) C11+H, 18:1(9) C11+H	0	0	0	0	0	542	374	257	71	14	33	0	0	0	88	302	62	0	23	15	0	0	0	85	148	24	0	0	0
506.28773045453	30	doublebond	18:1(9) C1-H, 18:1(9) C1-H	0	0	0	0	0	0	0	0	0	0	0	0	0	0	0	0	0	0	0	0	0	0	0	0	0	0	0	0	0
507.2955554866	60	doublebond	18:1(9) C1, 18:1(9) C1	0	0	0	0	0	64	11	36	0	0	12	0	0	0	0	34	11	0	21	0	0	0	0	0	48	0	0	0	0
508.30338051867	3	doublebond	18:1(9) C1+H, 18:1(9) C1+H	0	0	0	0	0	35	62	96	0	0	0	0	0	0	0	11	51	0	0	0	0	0	0	0	10	26	0	0	0
517.42513672633	30	doublebond	18:1(9) C12-H, 18:1(9) C12-H	0	0	0	0	0	244	120	137	11	11	0	0	0	0	34	104	49	10	0	0	0	0	0	53	41	39	11	0	0
518.4329617584	60	doublebond	18:1(9) C12, 18:1(9) C12	0	0	0	0	0	109	87	106	0	11	11	0	0	0	41	34	53	43	0	0	0	0	0	21	30	26	0	0	0
519.44078679047	3	doublebond	18:1(9) C12+H, 18:1(9) C12+H	0	0	0	0	0	94	37	79	0	0	0	0	0	0	40	15	16	0	0	0	0	0	0	13	16	106	0	0	0
520.30338051867	30	doublebond	18:1(9) C2-H, 18:1(9) C2-H	0	0	0	0	0	64	0	34	0	0	0	0	0	0	0	74	11	0	0	0	0	0	0	34	0	11	0	0	0
521.31120555074	90	doublebond	18:1(9) C2, 18:1(9) C2	0	0	0	0	0	350	197	213	22	44	14	0	0	0	101	67	62	9	11	11	0	0	0	65	59	114	11	0	0
522.31903058281	120	doublebond	18:1(9) C2+H, 18:1(9) C2+H	0	0	0	0	0	53	49	48	0	0	0	0	0	0	14	50	13	0	0	0	0	0	0	42	0	32	0	0	0
531.44078679047	30	doublebond	18:1(9) C13-H, 18:1(9) C13-H	0	0	0	0	0	104	142	109	13	17	11	0	0	0	39	97	59	0	10	0	0	0	0	43	57	14	0	0	0
532.44861182254	60	doublebond	18:1(9) C13, 18:1(9) C13	0	0	0	0	0	159	67	102	0	19	0	0	0	0	21	56	26	0	0	8	0	0	0	14	11	35	0	0	10
533.45643685461	3	doublebond	18:1(9) C13+H, 18:1(9) C13+H	0	0	0	0	0	25	33	98	0	7	0	0	0	0	0	11	8	0	0	0	0	0	0	0	0	0	0	0	0
534.31903058281	120	doublebond	18:1(9) C3-H, 18:1(9) C3-H	0	0	0	0	0	134	145	190	0	11	11	0	0	0	53	21	74	0	0	11	0	0	0	60	34	122	0	0	0
535.32685561488	45	doublebond	18:1(9) C3, 18:1(9) C3	0	0	0	0	0	62	58	14	0	0	0	0	0	0	11	11	19	0	0	0	0	0	0	35	11	11	0	0	0
536.33468064695	30	doublebond	18:1(9) C3+H, 18:1(9) C3+H	0	0	0	0	0	23	0	19	0	0	0	0	0	0	0	0	0	0	0	0	0	0	0	0	0	0	0	0	0
545.45643685461	30	doublebond	18:1(9) C14-H, 18:1(9) C14-H	0	0	0	0	0	247	111	116	68	11	11	0	0	0	29	63	55	0	0	0	0	0	0	53	76	24	0	0	0
546.46426188668	60	doublebond	18:1(9) C14, 18:1(9) C14	0	0	0	0	0	34	76	34	0	0	0	0	0	0	23	11	63	0	0	0	0	0	0	42	11	136	0	0	0
547.47208691875	3	doublebond	18:1(9) C14+H, 18:1(9) C14+H	0	0	0	0	0	84	10	0	0	0	0	0	0	0	0	0	0	0	0	0	0	0	0	11	0	0	0	0	0
548.33468064695	30	doublebond	18:1(9) C4-H, 18:1(9) C4-H	0	0	0	0	0	36	82	82	74	0	0	0	0	0	11	11	8	0	0	11	0	0	0	0	13	11	0	0	0
549.34250567902	60	doublebond	18:1(9) C4, 18:1(9) C4	0	0	0	0	0	92	102	44	0	0	0	0	0	0	62	33	31	0	0	0	0	0	0	46	16	34	0	0	0
550.35033071109	3	doublebond	18:1(9) C4+H, 18:1(9) C4+H	0	0	0	0	0	0	0	11	0	0	0	0	0	0	0	0	0	0	0	0	0	0	0	0	0	0	0	0	0
559.47208691875	30	doublebond	18:1(9) C15-H, 18:1(9) C15-H	0	0	0	0	0	344	402	224	18	8	30	0	0	0	74	143	107	0	0	16	0	0	0	106	39	87	0	0	10
560.47991195082	60	doublebond	18:1(9) C15, 18:1(9) C15	0	0	0	0	0	88	51	15	11	0	12	0	0	0	12	11	58	0	0	0	0	0	0	51	11	34	0	0	0
561.48773698289	3	doublebond	18:1(9) C15+H, 18:1(9) C15+H	0	0	0	0	0	91	17	11	0	0	0	0	0	0	39	0	0	0	0	0	0	0	0	0	27	11	0	0	0
562.35033071109	30	doublebond	18:1(9) C5-H, 18:1(9) C5-H	0	0	0	0	0	24	25	61	11	0	0	0	0	0	11	11	51	0	0	0	0	0	0	0	0	11	0	0	0
563.35815574316	60	doublebond	18:1(9) C5, 18:1(9) C5	0	0	0	0	0	148	52	38	0	13	0	0	0	0	24	22	119	0	11	0	0	0	0	0	18	17	0	0	0
564.36598077523	3	doublebond	18:1(9) C5+H, 18:1(9) C5+H	0	0	0	0	0	11	0	0	0	0	0	0	0	0	0	0	0	0	0	0	0	0	0	0	27	0	0	0	0
573.48773698289	30	doublebond	18:1(9) C16-H, 18:1(9) C16-H	0	0	0	0	0	166	151	258	31	25	11	0	0	0	43	66	118	11	0	15	0	0	0	36	85	34	0	0	0
574.49556201496	60	doublebond	18:1(9) C16, 18:1(9) C16	0	0	0	0	0	116	54	76	0	0	0	0	0	0	20	11	36	0	0	12	0	0	0	36	11	48	0	0	0
575.50338704703	3	doublebond	18:1(9) C16+H, 18:1(9) C16+H	0	0	0	0	0	36	12	33	0	0	20	0	0	0	29	0	11	0	0	0	0	0	0	12	20	0	0	0	0
576.36598077523	30	doublebond	18:1(9) C6-H, 18:1(9) C6-H	0	0	0	0	0	78	46	54	9	0	0	0	0	0	24	36	21	0	0	0	0	0	0	12	25	11	0	0	0
577.3738058073	60	doublebond	18:1(9) C6, 18:1(9) C6	0	0	0	0	0	67	31	73	0	26	0	0	0	0	31	55	11	0	0	0	0	0	0	14	11	16	0	0	0
578.38163083937	3	doublebond	18:1(9) C6+H, 18:1(9) C6+H	0	0	0	0	0	28	0	11	0	0	0	0	0	0	8	0	0	0	0	0	0	0	0	0	0	11	0	0	0
587.50338704703	30	doublebond	18:1(9) C17-H, 18:1(9) C17-H	0	0	0	0	0	97	24	69	0	0	0	0	0	0	26	27	50	0	0	0	0	0	0	168	10	0	0	0	0
588.5112120791	60	doublebond	18:1(9) C17, 18:1(9) C17	0	0	0	0	0	11	35	29	0	0	0	0	0	0	11	15	0	0	0	0	0	0	0	0	0	6	0	0	0
589.51903711117	3	doublebond	18:1(9) C17+H, 18:1(9) C17+H	0	0	0	0	0	7	0	0	0	0	0	0	0	0	13	0	0	0	0	0	0	0	0	0	0	0	0	0	0
590.38163083937	240	doublebond, doublebond_high	18:1(9) C7-H, 18:1(9) C7-H	0	0	0	0	0	231	216	219	19	11	39	0	0	0	67	61	93	0	22	19	0	0	0	34	77	74	0	0	0
591.38945587144	120	doublebond	18:1(9) C7, 18:1(9) C7	0	0	0	0	0	78	62	101	0	6	0	0	0	0	40	68	15	0	0	0	0	0	0	32	69	27	0	0	0
592.39728090351	3	doublebond	18:1(9) C7+H, 18:1(9) C7+H	0	0	0	0	0	14	25	14	0	0	0	0	0	0	15	0	0	0	0	0	0	0	0	0	0	0	0	0	0
603.53468717531	500	metaboliteclass	Precursor -C2H8NO4P	0	0	0	0	0	6570	5681	7379	724	1430	849	0	0	0	3470	4041	3016	594	750	638	0	0	0	3566	2855	2259	113	126	129
604.39728090351	30	doublebond	18:1(9) C8-H, 18:1(9) C8-H	0	0	0	0	0	0	0	0	0	0	0	0	0	0	0	0	0	0	0	0	0	0	0	0	0	11	0	0	0
605.40510593558	60	doublebond	18:1(9) C8, 18:1(9) C8	0	0	0	0	0	66	168	63	0	0	0	0	0	0	23	22	27	0	11	0	0	0	0	25	33	33	0	0	0
606.41293096765	3	doublebond	18:1(9) C8+H, 18:1(9) C8+H	0	0	0	0	0	96	83	16	50	0	11	0	0	0	21	9	11	0	0	0	0	0	0	11	0	0	0	0	0
617.40510593558	15	doublebond	18:1(9) C9-H, 18:1(9) C9-H	0	0	0	0	0	43	37	32	0	0	0	0	0	0	0	0	10	0	0	0	0	0	0	0	0	10	0	0	0
618.41293096765	30	doublebond, doublebond_low	18:1(9) C9, 18:1(9) C9	0	0	0	0	0	9	56	101	0	0	0	0	0	0	102	33	32	0	0	0	0	0	0	8	12	0	0	0	0
619.42075599972	3	doublebond	18:1(9) C9+H, 18:1(9) C9+H	0	0	0	0	0	11	0	0	0	0	0	0	0	0	0	0	23	0	0	0	0	0	0	0	0	0	0	0	0
630.41293096765	30	doublebond	18:1(9) C10-H, 18:1(9) C10-H	0	0	0	0	0	627	468	502	30	15	53	0	0	0	193	188	199	16	41	44	0	0	0	127	287	207	0	11	0
631.42075599972	60	doublebond	18:1(9) C10, 18:1(9) C10	0	0	0	0	0	92	96	171	0	0	11	0	0	0	49	52	64	0	0	11	0	0	0	17	25	49	0	0	0
632.42858103179	3	doublebond	18:1(9) C10+H, 18:1(9) C10+H	0	0	0	0	0	18	23	27	0	0	0	0	0	0	0	0	0	0	0	0	0	0	0	0	11	58	0	0	0
644.42858103179	120	doublebond	18:1(9) C11-H, 18:1(9) C11-H	0	0	0	0	0	107	90	81	34	7	0	0	0	0	46	79	28	0	0	11	0	0	0	29	22	10	0	0	0
645.43640606386	240	doublebond, doublebond_high	18:1(9) C11, 18:1(9) C11	0	0	0	0	0	443	406	466	58	11	38	0	0	0	237	227	184	20	24	35	0	0	0	233	65	151	0	0	0
646.44423109593	3	doublebond	18:1(9) C11+H, 18:1(9) C11+H	0	0	0	0	0	0	0	38	0	0	0	0	0	0	0	0	0	0	0	0	0	0	0	0	0	0	0	0	0
658.44423109593	30	doublebond	18:1(9) C12-H, 18:1(9) C12-H	0	0	0	0	0	20	52	114	0	0	0	0	0	0	26	120	53	0	0	0	0	0	0	11	17	22	0	0	0
659.452056128	60	doublebond	18:1(9) C12, 18:1(9) C12	0	0	0	0	0	42	95	113	0	0	0	0	0	0	93	13	13	0	0	0	0	0	0	5	6	11	0	0	0
660.45988116007	3	doublebond	18:1(9) C12+H, 18:1(9) C12+H	0	0	0	0	0	19	20	11	0	0	0	0	0	0	0	0	0	0	0	0	0	0	0	0	0	5	0	0	0
672.45988116007	30	doublebond	18:1(9) C13-H, 18:1(9) C13-H	0	0	0	0	0	50	27	31	0	0	0	0	0	0	41	11	32	0	0	0	0	0	0	11	0	45	0	0	0
673.46770619214	60	doublebond	18:1(9) C13, 18:1(9) C13	0	0	0	0	0	74	105	111	0	0	0	0	0	0	53	11	62	0	0	0	0	0	0	17	31	33	0	0	0
674.47553122421	3	doublebond	18:1(9) C13+H, 18:1(9) C13+H	0	0	0	0	0	16	0	11	0	0	0	0	0	0	0	0	0	0	0	0	0	0	0	0	0	0	0	0	0
686.47553122421	30	doublebond	18:1(9) C14-H, 18:1(9) C14-H	0	0	0	0	0	87	77	49	0	0	0	0	0	0	50	11	24	0	0	11	0	0	0	27	11	21	0	0	0
687.48335625628	60	doublebond	18:1(9) C14, 18:1(9) C14	0	0	0	0	0	101	127	113	11	17	16	0	0	0	31	37	11	0	0	0	0	0	0	54	189	11	0	0	0
688.49118128835	3	doublebond	18:1(9) C14+H, 18:1(9) C14+H	0	0	0	0	0	17	0	0	0	0	0	0	0	0	0	11	0	0	0	0	0	0	0	0	0	0	0	0	0
700.49118128835	30	doublebond	18:1(9) C15-H, 18:1(9) C15-H	0	0	0	0	0	98	101	101	0	0	0	0	0	0	30	12	27	0	0	0	0	0	0	16	11	52	0	0	0
701.49900632042	60	doublebond	18:1(9) C15, 18:1(9) C15	0	0	0	0	0	90	92	99	0	0	16	0	0	0	84	66	54	11	0	52	0	0	0	16	64	80	0	0	0
702.50683135249	3	doublebond	18:1(9) C15+H, 18:1(9) C15+H	0	0	0	0	0	11	0	6	0	0	0	0	0	0	0	0	0	0	0	0	0	0	0	0	0	0	0	0	0
714.50683135249	30	doublebond	18:1(9) C16-H, 18:1(9) C16-H	0	0	0	0	0	113	79	84	0	11	0	0	0	0	46	54	35	0	11	0	0	0	0	51	11	20	0	0	0
715.51465638456	60	doublebond	18:1(9) C16, 18:1(9) C16	0	0	0	0	0	116	122	125	18	11	21	0	0	0	46	43	60	0	0	0	0	0	0	74	31	11	0	0	0
716.52248141663	3	doublebond	18:1(9) C16+H, 18:1(9) C16+H	0	0	0	0	0	38	62	36	0	0	0	0	0	0	10	88	11	0	0	0	0	0	0	11	9	14	0	0	0
728.52248141663	30	doublebond	18:1(9) C17-H, 18:1(9) C17-H	0	0	0	0	0	29	58	19	0	0	0	0	0	0	0	55	11	0	0	0	0	0	0	0	0	11	0	0	0
729.5303064487	60	doublebond	18:1(9) C17, 18:1(9) C17	0	0	0	0	0	39	17	31	0	0	0	0	0	0	0	17	0	0	0	0	0	0	0	0	17	0	0	0	0
730.53813148077	3	doublebond	18:1(9) C17+H, 18:1(9) C17+H	0	0	0	0	0	0	50	0	0	0	0	0	0	0	0	0	0	0	0	0	0	0	0	0	0	0	0	0	0
744.55378154491	999	precursor	Precursor	0	0	0	0	0	10276	11335	9338	2904	2581	3411	0	0	0	6712	9595	7952	1428	2517	1965	0	0	0	5040	5183	6302	424	523	449
