## Supplementary material for "MS-DIAL 5 multimodal mass spectrometry data mining unveils lipidome complexities": Source data: AlignmentID001425.txt

m/z	Reference intensity	Spectrum	Comment	20230404_Blank_11_POS_EAD14	20230404_C12_10_POS_EAD14	20230404_C13_9_POS_EAD14_1	20230404_C13_9_POS_EAD14_2	20230404_C13_9_POS_EAD14_3	20230404_C13x1_1_POS_EAD14_1	20230404_C13x1_1_POS_EAD14_2	20230404_C13x1_1_POS_EAD14_3	20230404_C13x10_4_POS_EAD14_1	20230404_C13x10_4_POS_EAD14_2	20230404_C13x10_4_POS_EAD14_3	20230404_C13x100_7_POS_EAD14_1	20230404_C13x100_7_POS_EAD14_2	20230404_C13x100_7_POS_EAD14_3	20230404_C13x2_2_POS_EAD14_1	20230404_C13x2_2_POS_EAD14_2	20230404_C13x2_2_POS_EAD14_3	20230404_C13x20_5_POS_EAD14_1	20230404_C13x20_5_POS_EAD14_2	20230404_C13x20_5_POS_EAD14_3	20230404_C13x200_8_POS_EAD14_1	20230404_C13x200_8_POS_EAD14_2	20230404_C13x200_8_POS_EAD14_3	20230404_C13x5_3_POS_EAD14_1	20230404_C13x5_3_POS_EAD14_2	20230404_C13x5_3_POS_EAD14_3	20230404_C13x50_6_POS_EAD14_1	20230404_C13x50_6_POS_EAD14_2	20230404_C13x50_6_POS_EAD14_3
184.07332101419	500	metaboliteclass	Header	0	0	0	0	0	1450	2182	1060	3698	4113	6136	2726	1910	1166	2377	5044	2321	2355	4224	3405	0	0	0	6703	8362	8632	1831	2362	1320
224.10462114247	400	metaboliteclass	Gly-C	0	0	0	0	0	1625	1747	2080	1405	1231	1423	242	199	306	1675	1829	1502	687	843	1071	0	0	0	2527	3782	2662	360	499	187
226.08388569789	400	metaboliteclass	Gly-O	0	0	0	0	0	1637	2438	1756	1674	1706	1695	371	205	178	1431	2396	1700	561	1786	1113	0	0	0	3665	2599	2691	594	456	255
373.302908558885	40	precursor	Precursor2+	0	0	0	0	0	636	323	419	427	376	354	36	73	52	380	397	322	242	163	197	0	0	0	1317	1088	977	44	109	59
463.3421117562	100	acylchain	-18:1(9)-O	0	0	0	0	0	1173	1238	1188	814	1390	870	58	126	165	1674	1634	1162	787	638	559	0	0	0	3021	2594	2658	143	147	167
482.36050147197	100	acylchain	-18:1(9)	0	0	0	0	0	484	393	422	131	152	367	26	25	55	570	383	383	157	110	138	0	0	0	817	1022	925	38	11	69
491.33702637576	150	snposition	-CH2(Sn1)	0	0	0	0	0	136	139	122	79	79	141	11	11	0	76	95	147	54	27	62	0	0	0	278	318	219	93	0	14
505.3526764399	100	acylchain	-O-16:0-O	0	0	0	0	0	598	794	654	603	280	347	48	41	67	330	426	484	216	235	181	0	0	0	1547	2176	1411	74	93	91
508.33976602739	25	doublebond	18:1(9) C1-H	0	0	0	0	0	17	11	17	0	0	0	0	0	0	21	23	11	0	0	0	0	0	0	15	23	25	0	0	0
509.34759105946	50	doublebond	18:1(9) C1	0	0	0	0	0	0	0	0	0	0	0	0	0	0	0	0	0	0	0	0	0	0	0	13	0	0	0	0	0
510.35541609153	2.5	doublebond	18:1(9) C1+H	0	0	0	0	0	11	12	11	0	0	33	0	0	0	0	0	11	0	0	0	0	0	0	22	18	39	0	0	0
521.34759105946	100	acylchain	-O-16:0	0	0	0	0	0	32	73	36	17	55	16	0	0	0	28	42	30	29	47	6	0	0	0	91	79	79	0	6	0
522.35541609153	25	doublebond	18:1(9) C2-H	0	0	0	0	0	56	115	62	58	64	68	0	0	0	41	56	39	66	10	19	0	0	0	167	110	91	0	0	0
523.3632411236	75	doublebond	18:1(9) C2	0	0	0	0	0	70	51	54	60	90	55	0	0	0	48	46	48	48	11	11	0	0	0	168	108	136	0	0	0
524.37106615567	100	doublebond	18:1(9) C2+H	0	0	0	0	0	582	288	577	153	122	152	8	7	11	193	200	316	64	71	43	0	0	0	465	467	398	6	11	16
534.35541609153	25	doublebond	O-16:0 C1-H	0	0	0	0	0	16	47	53	168	85	26	0	0	0	39	27	28	11	0	0	0	0	0	69	71	86	0	0	0
535.3632411236	50	doublebond	O-16:0 C1	0	0	0	0	0	27	22	22	16	0	0	0	0	0	18	12	27	0	0	0	0	0	0	95	69	54	0	11	0
536.37106615567	102.5	doublebond	O-16:0 C1+H, 18:1(9) C3-H	0	0	0	0	0	72	133	123	100	101	61	8	15	0	246	101	193	41	81	52	0	0	0	405	198	497	10	0	11
537.37889118774	37.5	doublebond	18:1(9) C3	0	0	0	0	0	11	0	0	0	0	27	0	0	0	11	0	0	0	0	0	0	0	0	11	16	0	0	0	0
538.38671621981	25	doublebond	18:1(9) C3+H	0	0	0	0	0	0	11	0	0	0	0	0	0	0	0	0	0	0	0	0	0	0	0	10	11	65	0	0	0
548.37106615567	25	doublebond	O-16:0 C2-H	0	0	0	0	0	11	18	69	18	10	8	0	0	0	11	11	12	0	0	0	0	0	0	23	54	40	0	11	0
549.37889118774	75	doublebond	O-16:0 C2	0	0	0	0	0	11	16	21	70	0	0	0	0	0	0	0	19	0	0	0	0	0	0	13	33	43	0	0	0
550.38671621981	125	doublebond	O-16:0 C2+H, 18:1(9) C4-H	0	0	0	0	0	47	58	13	40	19	11	0	0	0	21	30	11	0	0	0	0	0	0	55	47	57	31	0	0
551.39454125188	50	doublebond	18:1(9) C4	0	0	0	0	0	38	11	26	25	15	0	0	0	0	18	11	11	0	19	38	0	0	0	11	11	40	0	0	0
552.40236628395	2.5	doublebond	18:1(9) C4+H	0	0	0	0	0	0	0	0	0	0	0	0	0	0	0	0	0	0	0	0	0	0	0	0	0	0	0	0	0
562.38671621981	100	doublebond	O-16:0 C3-H	0	0	0	0	0	32	27	19	0	0	11	0	0	0	15	30	25	0	26	19	0	0	0	0	0	10	0	0	40
563.39454125188	37.5	doublebond	O-16:0 C3	0	0	0	0	0	11	0	0	0	0	0	0	0	0	11	20	0	0	0	0	0	0	0	51	44	0	0	0	0
564.40236628395	50	doublebond	O-16:0 C3+H, 18:1(9) C5-H	0	0	0	0	0	28	46	27	53	66	22	0	0	0	19	35	11	0	16	0	0	0	0	123	76	63	0	0	0
565.41019131602	50	doublebond	18:1(9) C5	0	0	0	0	0	32	17	33	11	9	21	0	0	0	21	11	11	11	0	11	0	0	0	21	123	21	0	0	0
566.41801634809	2.5	doublebond	18:1(9) C5+H	0	0	0	0	0	18	0	0	0	0	0	0	0	0	0	0	0	0	0	0	0	0	0	0	0	11	0	0	0
576.40236628395	25	doublebond	O-16:0 C4-H	0	0	0	0	0	40	56	60	21	60	16	0	0	0	33	20	26	9	11	22	0	0	0	112	68	100	0	0	11
577.41019131602	50	doublebond	O-16:0 C4	0	0	0	0	0	39	25	11	10	0	14	0	0	0	11	19	18	0	0	10	0	0	0	45	16	20	0	0	0
578.41801634809	27.5	doublebond	O-16:0 C4+H, 18:1(9) C6-H	0	0	0	0	0	62	56	46	60	24	11	0	0	8	31	36	23	74	30	0	0	0	0	261	51	84	10	0	0
579.42584138016	50	doublebond	18:1(9) C6	0	0	0	0	0	26	21	34	15	0	33	0	0	0	11	42	25	0	10	0	0	0	0	35	47	42	0	17	0
580.43366641223	2.5	doublebond	18:1(9) C6+H	0	0	0	0	0	0	0	0	0	0	0	0	0	0	0	0	0	0	0	0	0	0	0	20	0	128	0	0	0
590.41801634809	25	doublebond	O-16:0 C5-H	0	0	0	0	0	89	56	74	55	19	55	0	0	0	36	30	17	33	22	65	0	0	0	58	80	84	0	17	14
591.42584138016	50	doublebond	O-16:0 C5	0	0	0	0	0	35	31	32	36	11	32	0	0	0	28	11	11	0	0	6	0	0	0	103	63	76	0	0	0
592.43366641223	202.5	doublebond, doublebond_high	O-16:0 C5+H, 18:1(9) C7-H	0	0	0	0	0	174	229	172	149	95	110	0	11	0	157	111	216	59	18	102	0	0	0	353	346	745	15	17	28
593.4414914443	100	doublebond	18:1(9) C7	0	0	0	0	0	41	20	44	20	52	22	0	0	10	52	43	25	17	0	11	0	0	0	91	65	132	0	0	0
594.44931647637	2.5	doublebond	18:1(9) C7+H	0	0	0	0	0	0	11	21	0	0	4	0	0	0	0	0	0	0	0	0	0	0	0	0	0	0	11	0	0
604.43366641223	25	doublebond	O-16:0 C6-H	0	0	0	0	0	40	25	31	7	14	15	0	0	0	30	35	30	19	0	19	0	0	0	52	66	60	0	0	0
605.4414914443	50	doublebond	O-16:0 C6	0	0	0	0	0	11	25	28	29	0	0	0	0	0	15	15	31	29	0	0	0	0	0	37	112	45	0	0	0
606.44931647637	27.5	doublebond	O-16:0 C6+H, 18:1(9) C8-H	0	0	0	0	0	30	91	55	34	12	16	0	0	0	32	58	31	0	0	0	0	0	0	89	80	114	0	0	0
607.45714150844	50	doublebond	18:1(9) C8	0	0	0	0	0	55	33	43	11	36	46	0	0	0	30	44	41	11	36	0	0	0	0	82	88	90	0	11	37
608.46496654051	2.5	doublebond	18:1(9) C8+H	0	0	0	0	0	28	11	11	5	11	0	0	0	0	36	18	23	0	0	7	0	0	0	11	52	16	0	0	0
618.44931647637	25	doublebond	O-16:0 C7-H	0	0	0	0	0	51	74	79	25	20	48	0	0	0	37	60	36	25	11	24	0	0	0	144	115	130	0	11	0
619.45714150844	62.5	doublebond	O-16:0 C7, 18:1(9) C9-H	0	0	0	0	0	50	22	27	11	11	15	0	0	0	33	26	21	0	15	0	0	0	0	55	67	112	0	0	0
620.46496654051	27.5	doublebond, doublebond_low	O-16:0 C7+H, 18:1(9) C9	0	0	0	0	0	56	50	61	26	23	30	0	0	0	30	61	50	12	21	11	0	0	0	99	142	66	0	0	10
621.47279157258	2.5	doublebond	18:1(9) C9+H	0	0	0	0	0	24	26	43	0	11	0	0	0	0	26	19	20	0	0	0	0	0	0	64	18	97	0	0	0
632.46496654051	50	doublebond	O-16:0 C8-H, 18:1(9) C10-H	0	0	0	0	0	68	88	69	16	16	50	0	0	0	35	51	54	18	11	21	0	0	0	201	129	66	0	0	0
633.47279157258	100	doublebond	O-16:0 C8, 18:1(9) C10	0	0	0	0	0	29	36	56	11	11	65	0	0	11	36	32	34	11	21	12	0	0	0	78	142	47	0	0	0
634.48061660465	5	doublebond	O-16:0 C8+H, 18:1(9) C10+H	0	0	0	0	0	69	67	62	51	39	40	0	0	0	79	49	62	52	25	9	0	0	0	88	110	49	0	0	0
646.48061660465	125	doublebond	O-16:0 C9-H, 18:1(9) C11-H	0	0	0	0	0	152	206	118	58	141	69	10	32	0	69	95	72	69	37	9	0	0	0	210	185	173	9	0	0
647.48844163672	250	doublebond, doublebond_high	O-16:0 C9, 18:1(9) C11	0	0	0	0	0	361	206	191	104	115	111	11	18	0	135	208	156	68	74	85	0	0	0	485	344	329	11	14	11
648.49626666879	5	doublebond	O-16:0 C9+H, 18:1(9) C11+H	0	0	0	0	0	72	69	39	36	11	15	0	0	11	39	40	44	0	18	113	0	0	0	118	83	23	19	0	11
660.49626666879	50	doublebond	O-16:0 C10-H, 18:1(9) C12-H	0	0	0	0	0	74	63	109	101	102	68	0	0	0	55	70	45	16	17	25	0	0	0	148	186	127	0	0	0
661.50409170086	100	doublebond	O-16:0 C10, 18:1(9) C12	0	0	0	0	0	95	53	61	16	42	32	0	0	0	46	43	46	11	27	24	0	0	0	108	127	105	11	0	11
662.51191673293	5	doublebond	O-16:0 C10+H, 18:1(9) C12+H	0	0	0	0	0	58	56	53	11	11	19	0	0	0	23	46	68	57	11	0	0	0	0	154	61	178	0	0	0
674.51191673293	50	doublebond	O-16:0 C11-H, 18:1(9) C13-H	0	0	0	0	0	68	52	59	11	45	67	0	0	0	42	64	45	30	60	20	0	0	0	63	277	118	0	0	0
675.519741765	100	doublebond	O-16:0 C11, 18:1(9) C13	0	0	0	0	0	62	61	47	40	38	33	0	0	0	36	34	69	35	11	52	0	0	0	109	109	128	0	11	0
676.52756679707	5	doublebond	O-16:0 C11+H, 18:1(9) C13+H	0	0	0	0	0	36	46	37	11	12	0	0	0	0	11	17	27	26	0	0	0	0	0	86	99	0	0	0	0
688.52756679707	50	doublebond	O-16:0 C12-H, 18:1(9) C14-H	0	0	0	0	0	147	124	86	55	68	55	0	0	0	57	107	63	18	19	20	0	0	0	119	121	140	0	0	0
689.53539182914	100	doublebond	O-16:0 C12, 18:1(9) C14	0	0	0	0	0	35	52	48	48	60	44	0	0	0	27	39	45	34	0	4	0	0	0	85	126	59	0	0	11
690.54321686121	5	doublebond	O-16:0 C12+H, 18:1(9) C14+H	0	0	0	0	0	19	18	19	11	0	0	0	0	0	22	11	11	0	0	11	0	0	0	0	0	11	0	0	0
702.54321686121	50	doublebond	O-16:0 C13-H, 18:1(9) C15-H	0	0	0	0	0	66	61	101	13	26	47	0	25	0	66	59	55	18	11	23	0	0	0	176	115	216	0	11	0
703.55104189328	100	doublebond	O-16:0 C13, 18:1(9) C15	0	0	0	0	0	88	76	56	86	14	17	11	0	0	55	57	40	27	19	45	0	0	0	77	75	90	0	0	11
704.55886692535	5	doublebond	O-16:0 C13+H, 18:1(9) C15+H	0	0	0	0	0	24	11	18	0	0	0	0	0	0	22	12	19	0	0	11	0	0	0	14	0	44	0	0	0
716.55886692535	50	doublebond	O-16:0 C14-H, 18:1(9) C16-H	0	0	0	0	0	65	82	74	168	48	31	0	0	0	43	66	70	25	83	13	0	0	0	137	218	89	0	0	0
717.56669195742	100	doublebond	O-16:0 C14, 18:1(9) C16	0	0	0	0	0	66	105	115	60	51	24	0	0	0	58	69	73	46	19	11	0	0	0	159	293	162	11	0	0
718.57451698949	5	doublebond	O-16:0 C14+H, 18:1(9) C16+H	0	0	0	0	0	34	26	43	0	11	55	0	0	0	34	22	24	0	15	0	0	0	0	66	68	14	0	0	0
730.57451698949	50	doublebond	O-16:0 C15-H, 18:1(9) C17-H	0	0	0	0	0	88	85	76	70	34	91	11	0	0	67	55	65	21	0	19	0	0	0	174	155	108	11	11	0
731.58234202156	100	doublebond	O-16:0 C15, 18:1(9) C17	0	0	0	0	0	60	70	64	45	129	22	0	0	6	63	75	29	72	62	11	0	0	0	101	122	129	0	0	0
732.59016705363	5	doublebond	O-16:0 C15+H, 18:1(9) C17+H	0	0	0	0	0	11	11	11	0	0	0	0	0	0	0	11	11	0	0	0	0	0	0	0	23	0	0	0	0
746.60581711777	999	precursor	Precursor	0	0	0	0	0	25990	31140	28927	8520	8346	6727	1157	1426	1073	17409	22203	17812	5139	4293	3657	0	0	0	10370	8975	15789	2211	2669	3760
