## Supplementary material for "MS-DIAL 5 multimodal mass spectrometry data mining unveils lipidome complexities": Source data: AlignmentID001431.txt

m/z	Reference intensity	Spectrum	Comment	20230404_Blank_11_POS_EAD14	20230404_C12_10_POS_EAD14	20230404_C13_9_POS_EAD14_1	20230404_C13_9_POS_EAD14_2	20230404_C13_9_POS_EAD14_3	20230404_C13x1_1_POS_EAD14_1	20230404_C13x1_1_POS_EAD14_2	20230404_C13x1_1_POS_EAD14_3	20230404_C13x10_4_POS_EAD14_1	20230404_C13x10_4_POS_EAD14_2	20230404_C13x10_4_POS_EAD14_3	20230404_C13x100_7_POS_EAD14_1	20230404_C13x100_7_POS_EAD14_2	20230404_C13x100_7_POS_EAD14_3	20230404_C13x2_2_POS_EAD14_1	20230404_C13x2_2_POS_EAD14_2	20230404_C13x2_2_POS_EAD14_3	20230404_C13x20_5_POS_EAD14_1	20230404_C13x20_5_POS_EAD14_2	20230404_C13x20_5_POS_EAD14_3	20230404_C13x200_8_POS_EAD14_1	20230404_C13x200_8_POS_EAD14_2	20230404_C13x200_8_POS_EAD14_3	20230404_C13x5_3_POS_EAD14_1	20230404_C13x5_3_POS_EAD14_2	20230404_C13x5_3_POS_EAD14_3	20230404_C13x50_6_POS_EAD14_1	20230404_C13x50_6_POS_EAD14_2	20230404_C13x50_6_POS_EAD14_3
184.07332101419	300	metaboliteclass	Header	0	0	0	0	0	9766	6080	10587	4149	3417	5436	0	0	0	7919	9581	8904	1918	3238	3235	0	0	0	7149	4222	5363	4530	2763	3774
229.10271593568	100	metaboliteclass	Gly-O	0	0	0	0	0	8064	5565	9175	3504	2649	4211	0	0	0	6537	5943	7728	851	1623	2266	0	0	0	5614	3023	6027	696	554	1768
229.13600487212	150	metaboliteclass	Gly-C	0	0	0	0	0	0	0	0	0	0	0	0	0	0	0	0	0	0	0	0	0	0	0	10	0	0	412	0	0
375.80040766935	150	metaboliteclass	[Precursor]2+	0	0	0	0	0	1076	1906	1966	409	602	578	0	0	0	1165	1462	1777	109	242	264	0	0	0	1001	884	673	117	108	118
466.32455648527	50	snposition	-CD2(Sn1)	0	0	0	0	0	1177	1712	670	103	280	265	0	0	0	890	913	632	216	101	80	0	0	0	447	356	452	184	102	30
481.3449350092	50	acylchain	-17:0-O	0	0	0	0	0	474	202	588	69	69	68	0	0	0	454	249	382	28	50	22	0	0	0	115	81	88	23	11	25
497.37623513748	50	acylchain	-16:1(9)-O	0	0	0	0	0	739	1113	826	97	148	53	0	0	0	562	509	533	69	61	117	0	0	0	260	182	0	0	83	16
499.3554996929	50	acylchain	-17:0	0	0	0	0	0	540	1069	559	114	105	147	0	0	0	389	297	283	91	95	40	0	0	0	173	222	221	36	60	39
515.38679982118	50	acylchain	-16:1(9)	0	0	0	0	0	1752	2657	2628	342	353	479	0	0	0	1851	1094	1159	113	202	239	0	0	0	596	395	776	78	122	66
525.33476424832	5	doublebond	17:0 C1-H	0	0	0	0	0	37	100	138	11	28	13	0	0	0	36	101	23	4	15	11	0	0	0	17	11	45	0	0	0
526.34258928039	10	doublebond	17:0 C1	0	0	0	0	0	97	58	197	23	11	11	0	0	0	132	62	44	12	0	16	0	0	0	31	84	32	12	0	0
527.35041431246	0.5	doublebond	17:0 C1+H	0	0	0	0	0	176	69	99	33	14	39	0	0	0	67	334	82	8	16	11	0	0	0	27	67	34	0	0	0
539.35041431246	5	doublebond	17:0 C2-H	0	0	0	0	0	203	384	161	95	17	31	0	0	0	154	235	129	19	11	27	0	0	0	137	62	95	0	0	10
540.35823934453	15	doublebond	17:0 C2	0	0	0	0	0	1273	1049	1395	207	104	304	0	0	0	1229	862	776	104	72	85	0	0	0	282	262	290	65	31	36
541.3660643766	25	doublebond	17:0 C2+H, 16:1(9) C1-H	0	0	0	0	0	497	148	141	11	53	31	0	0	0	139	164	74	48	0	10	0	0	0	39	159	57	11	8	10
542.37388940867	10	doublebond	16:1(9) C1	0	0	0	0	0	41	63	81	0	0	11	0	0	0	29	14	23	13	17	0	0	0	0	11	24	14	0	0	0
543.38171444074	0.5	doublebond	16:1(9) C1+H	0	0	0	0	0	33	40	40	30	11	0	0	0	0	50	11	44	0	4	0	0	0	0	25	66	16	0	11	0
553.3660643766	20	doublebond	17:0 C3-H	0	0	0	0	0	357	792	467	93	141	127	0	0	0	278	271	327	136	81	42	0	0	0	168	185	142	20	76	30
554.37388940867	7.5	doublebond	17:0 C3	0	0	0	0	0	273	132	92	149	24	45	0	0	0	104	54	72	11	23	20	0	0	0	51	38	37	0	0	0
555.38171444074	10	doublebond	17:0 C3+H, 16:1(9) C2-H	0	0	0	0	0	239	210	142	47	18	11	0	0	0	64	47	101	11	11	0	0	0	0	78	97	71	0	0	11
556.38953947281	15	doublebond	16:1(9) C2	0	0	0	0	0	721	495	415	149	118	157	0	0	0	379	199	269	61	80	21	0	0	0	135	245	186	26	33	29
557.39736450488	20	doublebond	16:1(9) C2+H	0	0	0	0	0	156	113	67	59	19	19	0	0	0	77	58	46	11	4	0	0	0	0	21	27	32	0	11	0
566.51912071254	25	metaboliteclass	Precursor-Header	0	0	0	0	0	1284	875	1109	299	215	135	0	0	0	405	734	626	151	61	89	0	0	0	322	262	267	57	67	30
567.38171444074	5	doublebond	17:0 C4-H	0	0	0	0	0	155	0	252	78	0	59	0	0	0	154	0	123	0	56	43	0	0	0	11	150	125	0	0	11
568.38953947281	10	doublebond	17:0 C4	0	0	0	0	0	246	164	96	26	33	95	0	0	0	50	188	99	0	8	34	0	0	0	41	101	34	11	11	11
569.39736450488	20.5	doublebond	17:0 C4+H, 16:1(9) C3-H	0	0	0	0	0	606	890	1181	360	131	135	0	0	0	572	530	550	76	62	72	0	0	0	218	300	184	42	119	45
570.40518953695	7.5	doublebond	16:1(9) C3	0	0	0	0	0	110	47	50	13	53	0	0	0	0	48	180	62	11	11	11	0	0	0	61	33	106	0	0	0
571.41301456902	5	doublebond	16:1(9) C3+H	0	0	0	0	0	0	0	46	0	0	0	0	0	0	11	46	0	0	0	0	0	0	0	0	0	0	0	0	0
581.39736450488	5	doublebond	17:0 C5-H	0	0	0	0	0	205	177	194	115	63	142	0	0	0	164	184	107	15	0	17	0	0	0	283	74	37	21	0	0
582.40518953695	10	doublebond	17:0 C5	0	0	0	0	0	209	218	197	50	31	92	0	0	0	189	140	258	11	11	37	0	0	0	50	85	61	12	6	13
583.41301456902	5.5	doublebond	17:0 C5+H, 16:1(9) C4-H	0	0	0	0	0	177	200	144	17	36	12	0	0	0	114	109	82	20	10	56	0	0	0	45	77	40	0	0	0
584.42083960109	10	doublebond	16:1(9) C4	0	0	0	0	0	79	149	69	41	18	15	0	0	0	120	133	80	44	21	0	0	0	0	27	75	42	0	0	0
585.42866463316	0.5	doublebond	16:1(9) C4+H	0	0	0	0	0	0	0	11	0	0	0	0	0	0	11	13	0	0	0	0	0	0	0	0	11	0	0	0	0
595.41301456902	5	doublebond	17:0 C6-H	0	0	0	0	0	383	206	218	110	52	131	0	0	0	111	129	200	24	11	37	0	0	0	161	60	63	0	12	11
596.42083960109	10	doublebond	17:0 C6	0	0	0	0	0	264	238	245	99	49	111	0	0	0	160	269	171	36	11	23	0	0	0	47	160	44	0	21	60
597.42866463316	5.5	doublebond	17:0 C6+H, 16:1(9) C5-H	0	0	0	0	0	106	120	108	21	63	27	0	0	0	62	46	51	0	16	11	0	0	0	92	51	58	7	11	15
598.43648966523	10	doublebond	16:1(9) C5	0	0	0	0	0	119	172	131	19	33	28	0	0	0	72	79	116	0	11	0	0	0	0	59	37	64	0	0	0
599.4443146973	0.5	doublebond	16:1(9) C5+H	0	0	0	0	0	0	0	0	0	0	0	0	0	0	0	0	11	0	0	0	0	0	0	0	0	0	0	0	0
609.42866463316	5	doublebond	17:0 C7-H	0	0	0	0	0	250	265	233	125	31	11	0	0	0	409	85	98	35	11	34	0	0	0	97	128	62	11	0	10
610.43648966523	10	doublebond	17:0 C7	0	0	0	0	0	350	185	351	94	92	19	0	0	0	322	165	99	11	19	24	0	0	0	99	67	124	17	6	0
611.4443146973	5.5	doublebond	17:0 C7+H, 16:1(9) C6-H	0	0	0	0	0	210	277	268	62	46	34	0	0	0	124	150	179	0	16	61	0	0	0	68	65	106	14	16	0
612.45213972937	10	doublebond	16:1(9) C6	0	0	0	0	0	212	119	254	54	18	51	0	0	0	50	222	102	5	47	21	0	0	0	48	49	47	14	11	13
613.45996476144	0.5	doublebond	16:1(9) C6+H	0	0	0	0	0	33	0	20	0	10	0	0	0	0	0	0	15	0	0	0	0	0	0	0	0	0	0	0	0
623.4443146973	5	doublebond	17:0 C8-H	0	0	0	0	0	222	334	316	63	47	61	0	0	0	134	213	98	44	27	42	0	0	0	98	74	44	11	24	14
624.45213972937	10	doublebond	17:0 C8	0	0	0	0	0	275	162	342	82	40	20	0	0	0	166	213	212	75	22	82	0	0	0	250	70	152	41	11	11
625.45996476144	40.5	doublebond, doublebond_high	17:0 C8+H, 16:1(9) C7-H	0	0	0	0	0	1097	764	968	301	136	146	0	0	0	836	608	509	34	60	105	0	0	0	323	493	202	56	34	72
626.46778979351	20	doublebond	16:1(9) C7	0	0	0	0	0	438	273	176	31	40	28	0	0	0	184	176	109	53	15	23	0	0	0	54	87	58	0	20	29
627.47561482558	0.5	doublebond	16:1(9) C7+H	0	0	0	0	0	0	11	11	0	0	0	0	0	0	0	11	11	0	0	0	0	0	0	11	0	0	0	0	0
637.45996476144	5	doublebond	17:0 C9-H	0	0	0	0	0	189	147	102	79	31	40	0	0	0	159	118	102	39	8	20	0	0	0	97	133	50	15	19	18
638.46778979351	10	doublebond	17:0 C9	0	0	0	0	0	352	159	218	87	25	63	0	0	0	93	179	142	47	23	31	0	0	0	127	80	61	29	6	0
639.47561482558	5.5	doublebond	17:0 C9+H, 16:1(9) C8-H	0	0	0	0	0	266	194	313	11	12	109	0	0	0	123	120	113	42	11	22	0	0	0	67	43	86	0	0	0
640.48343985765	10	doublebond	16:1(9) C8	0	0	0	0	0	159	318	168	78	200	53	0	0	0	210	129	107	20	35	13	0	0	0	72	63	39	0	0	11
641.49126488972	0.5	doublebond	16:1(9) C8+H	0	0	0	0	0	81	40	166	20	31	16	0	0	0	48	23	11	11	0	0	0	0	0	31	11	17	0	0	4
651.47561482558	5	doublebond	17:0 C10-H	0	0	0	0	0	272	357	307	117	40	128	0	0	0	190	173	125	21	18	18	0	0	0	108	120	94	13	0	27
652.48343985765	12.5	doublebond	17:0 C10, 16:1(9) C9-H	0	0	0	0	0	246	283	178	61	59	32	0	0	0	137	165	144	23	11	26	0	0	0	71	41	90	14	10	0
653.49126488972	5.5	doublebond, doublebond_low	17:0 C10+H, 16:1(9) C9	0	0	0	0	0	235	93	201	19	0	9	0	0	0	225	221	95	23	0	0	0	0	0	159	22	25	11	0	0
654.49908992179	0.5	doublebond	16:1(9) C9+H	0	0	0	0	0	92	96	159	11	0	11	0	0	0	36	53	43	11	0	0	0	0	0	17	17	56	0	0	0
665.49126488972	10	doublebond	17:0 C11-H, 16:1(9) C10-H	0	0	0	0	0	340	788	423	107	112	53	0	0	0	446	233	129	74	59	40	0	0	0	189	126	112	30	0	11
666.49908992179	20	doublebond	17:0 C11, 16:1(9) C10	0	0	0	0	0	329	316	384	204	45	202	0	0	0	233	112	213	70	35	35	0	0	0	65	124	119	34	16	12
667.50691495386	1	doublebond	17:0 C11+H, 16:1(9) C10+H	0	0	0	0	0	129	214	237	33	32	37	0	0	0	118	69	262	30	0	0	0	0	0	22	49	28	15	11	0
679.50691495386	25	doublebond	17:0 C12-H, 16:1(9) C11-H	0	0	0	0	0	848	448	612	206	82	98	0	0	0	273	431	288	78	24	38	0	0	0	313	222	199	36	41	11
680.51473998593	50	doublebond, doublebond_high	17:0 C12, 16:1(9) C11	0	0	0	0	0	858	882	849	138	180	255	0	0	0	588	481	592	64	66	87	0	0	0	265	260	209	75	28	87
681.522565018	1	doublebond	17:0 C12+H, 16:1(9) C11+H	0	0	0	0	0	112	212	88	20	25	34	0	0	0	101	140	37	0	36	11	0	0	0	21	18	11	0	0	0
693.522565018	10	doublebond	17:0 C13-H, 16:1(9) C12-H	0	0	0	0	0	598	399	237	95	50	139	0	0	0	176	443	229	60	23	33	0	0	0	108	143	87	11	16	49
694.53039005007	20	doublebond	17:0 C13, 16:1(9) C12	0	0	0	0	0	240	342	267	67	78	64	0	0	0	181	298	216	22	116	11	0	0	0	105	65	117	11	22	23
695.53821508214	1	doublebond	17:0 C13+H, 16:1(9) C12+H	0	0	0	0	0	13	71	66	0	0	0	0	0	0	22	4	42	0	0	0	0	0	0	26	0	0	0	0	0
707.53821508214	10	doublebond	17:0 C14-H, 16:1(9) C13-H	0	0	0	0	0	249	121	163	95	104	31	0	0	0	125	110	103	22	10	27	0	0	0	86	139	77	11	4	11
708.54604011421	20	doublebond	17:0 C14, 16:1(9) C13	0	0	0	0	0	259	364	290	42	118	17	0	0	0	143	109	187	37	22	30	0	0	0	96	96	71	79	47	11
709.55386514628	1	doublebond	17:0 C14+H, 16:1(9) C13+H	0	0	0	0	0	61	11	27	12	9	0	0	0	0	27	20	15	0	0	0	0	0	0	0	0	11	0	0	10
721.55386514628	10	doublebond	17:0 C15-H, 16:1(9) C14-H	0	0	0	0	0	387	326	349	37	78	38	0	0	0	230	253	246	20	28	35	0	0	0	244	141	144	11	12	11
722.56169017835	20	doublebond	17:0 C15, 16:1(9) C14	0	0	0	0	0	299	256	214	135	67	50	0	0	0	134	134	142	30	70	116	0	0	0	64	263	60	13	48	11
723.56951521042	1	doublebond	17:0 C15+H, 16:1(9) C14+H	0	0	0	0	0	88	0	41	0	11	0	0	0	0	75	11	0	20	11	0	0	0	0	25	0	13	0	10	11
735.56951521042	10	doublebond	17:0 C16-H, 16:1(9) C15-H	0	0	0	0	0	337	208	241	96	127	104	0	0	0	295	382	293	53	18	24	0	0	0	99	119	100	40	14	20
736.57734024249	20	doublebond	17:0 C16, 16:1(9) C15	0	0	0	0	0	274	201	116	47	74	146	0	0	0	172	209	96	47	16	16	0	0	0	45	81	81	0	12	0
737.58516527456	1	doublebond	17:0 C16+H, 16:1(9) C15+H	0	0	0	0	0	11	15	11	0	0	0	0	0	0	24	11	25	0	0	0	0	0	0	0	0	0	0	0	0
751.6008153387	999	precursor	Precursor	0	0	0	0	0	19485	12857	13095	5963	5268	8060	0	0	0	14684	15682	13932	4611	3736	4374	0	0	0	10633	7742	11286	3663	3034	3013
