## Supplementary material for "MS-DIAL 5 multimodal mass spectrometry data mining unveils lipidome complexities": Source data: AlignmentID001442.txt

m/z	Reference intensity	Spectrum	Comment	20230404_Blank_11_POS_EAD14	20230404_C12_10_POS_EAD14	20230404_C13_9_POS_EAD14_1	20230404_C13_9_POS_EAD14_2	20230404_C13_9_POS_EAD14_3	20230404_C13x1_1_POS_EAD14_1	20230404_C13x1_1_POS_EAD14_2	20230404_C13x1_1_POS_EAD14_3	20230404_C13x10_4_POS_EAD14_1	20230404_C13x10_4_POS_EAD14_2	20230404_C13x10_4_POS_EAD14_3	20230404_C13x100_7_POS_EAD14_1	20230404_C13x100_7_POS_EAD14_2	20230404_C13x100_7_POS_EAD14_3	20230404_C13x2_2_POS_EAD14_1	20230404_C13x2_2_POS_EAD14_2	20230404_C13x2_2_POS_EAD14_3	20230404_C13x20_5_POS_EAD14_1	20230404_C13x20_5_POS_EAD14_2	20230404_C13x20_5_POS_EAD14_3	20230404_C13x200_8_POS_EAD14_1	20230404_C13x200_8_POS_EAD14_2	20230404_C13x200_8_POS_EAD14_3	20230404_C13x5_3_POS_EAD14_1	20230404_C13x5_3_POS_EAD14_2	20230404_C13x5_3_POS_EAD14_3	20230404_C13x50_6_POS_EAD14_1	20230404_C13x50_6_POS_EAD14_2	20230404_C13x50_6_POS_EAD14_3
186.01620006089	100	metaboliteclass	Header	0	0	0	0	0	994	1168	1052	255	225	247	0	0	0	1005	786	966	96	29	71	0	0	0	186	297	502	0	0	0
231.04559498238	100	metaboliteclass	Gly-O	0	0	0	0	0	766	1782	689	225	94	258	0	0	0	697	948	695	35	144	40	0	0	0	254	468	267	0	0	0
231.07888391882	150	metaboliteclass	Gly-C	0	0	0	0	0	0	0	270	0	54	124	0	0	0	0	0	0	33	0	0	0	0	0	0	0	0	0	0	0
237.2212919844	100	acylchain	16:1(9) acyl	0	0	0	0	0	296	166	178	19	43	27	0	0	0	155	92	144	11	0	0	0	0	0	44	173	99	0	0	0
253.25259211268	100	acylchain	17:0 acyl	0	0	0	0	0	158	167	188	32	10	14	0	0	0	69	207	79	0	0	30	0	0	0	112	38	51	0	0	0
299.28671547925	150	acylchain, snposition	-Header -17:0-O, -Header -CD2(Sn1)	0	0	0	0	0	101	56	30	10	0	0	0	0	0	11	21	78	0	0	0	0	0	0	16	11	0	0	0	0
315.31801560753	50	acylchain	-Header -16:1(9)-O	0	0	0	0	0	206	313	180	30	17	11	0	0	0	227	230	126	15	13	25	0	0	0	220	97	83	0	0	0
316.28945513088	150	acylchain	-Header -17:0	0	0	0	0	0	379	890	251	48	38	57	0	0	0	287	378	255	32	11	43	0	0	0	114	180	121	0	0	0
332.32075525916	150	acylchain	-Header -16:1(9)	0	0	0	0	0	555	707	789	138	63	114	0	0	0	534	641	606	70	41	27	0	0	0	132	369	159	0	0	0
342.2687196863	15	doublebond	17:0 C1-H	0	0	0	0	0	81	59	49	11	0	11	0	0	0	30	73	49	0	13	0	0	0	0	11	11	15	0	0	0
343.27654471837	30	doublebond	17:0 C1	0	0	0	0	0	27	0	0	0	0	0	0	0	0	11	0	11	0	0	0	0	0	0	0	0	0	0	0	0
344.28436975044	1.5	doublebond	17:0 C1+H	0	0	0	0	0	128	70	31	21	0	11	0	0	0	11	67	13	0	7	0	0	0	0	41	0	0	0	0	0
356.28436975044	15	doublebond	17:0 C2-H	0	0	0	0	0	68	168	71	0	14	36	0	0	0	17	39	27	0	0	0	0	0	0	16	9	11	0	0	0
357.29219478251	45	doublebond	17:0 C2	0	0	0	0	0	99	104	71	37	11	11	0	0	0	84	61	52	0	11	11	0	0	0	69	22	0	0	0	0
358.30001981458	75	doublebond	16:1(9) C1-H, 17:0 C2+H	0	0	0	0	0	103	45	85	0	26	6	0	0	0	39	35	25	0	0	0	0	0	0	11	0	11	0	0	0
359.30784484665	30	doublebond	16:1(9) C1	0	0	0	0	0	6	11	26	0	0	0	0	0	0	11	8	0	0	0	0	0	0	0	0	0	11	0	0	0
360.31566987872	1.5	doublebond	16:1(9) C1+H	0	0	0	0	0	11	15	16	0	0	0	0	0	0	7	0	0	0	0	0	0	0	0	0	0	0	0	0	0
370.30001981458	60	doublebond	17:0 C3-H	0	0	0	0	0	251	184	101	47	27	11	0	0	0	99	115	119	21	0	10	0	0	0	87	52	32	0	0	0
371.30784484665	22.5	doublebond	17:0 C3	0	0	0	0	0	10	16	94	0	0	0	0	0	0	0	11	11	0	0	0	0	0	0	0	0	12	0	0	0
372.31566987872	30	doublebond	16:1(9) C2-H, 17:0 C3+H	0	0	0	0	0	25	51	22	0	0	20	0	0	0	23	38	15	0	0	10	0	0	0	14	9	0	0	0	0
373.32349491079	45	doublebond	16:1(9) C2	0	0	0	0	0	38	73	166	16	15	8	0	0	0	43	121	32	0	11	0	0	0	0	30	30	16	0	0	0
374.33131994286	60	doublebond	16:1(9) C2+H	0	0	0	0	0	33	26	104	0	0	0	0	0	0	12	14	60	0	0	0	0	0	0	0	44	0	0	0	0
384.31566987872	15	doublebond	17:0 C4-H	0	0	0	0	0	80	92	90	11	29	11	0	0	0	120	72	30	0	0	0	0	0	0	7	14	17	0	0	0
385.32349491079	30	doublebond	17:0 C4	0	0	0	0	0	34	153	97	0	11	24	0	0	0	11	0	56	0	0	0	0	0	0	11	13	43	0	0	0
386.33131994286	61.5	doublebond	16:1(9) C3-H, 17:0 C4+H	0	0	0	0	0	403	327	314	84	79	38	0	0	0	168	147	292	20	42	31	0	0	0	73	65	55	0	0	0
387.33914497493	22.5	doublebond	16:1(9) C3	0	0	0	0	0	11	0	27	0	0	0	0	0	0	11	20	0	0	0	0	0	0	0	8	0	0	0	0	0
388.346970007	15	doublebond	16:1(9) C3+H	0	0	0	0	0	11	0	0	0	0	0	0	0	0	0	0	0	0	0	0	0	0	0	0	0	0	0	0	0
398.33131994286	15	doublebond	17:0 C5-H	0	0	0	0	0	86	57	69	11	14	46	0	0	0	15	42	11	0	0	0	0	0	0	9	29	41	0	0	0
399.33914497493	30	doublebond	17:0 C5	0	0	0	0	0	48	35	13	0	11	0	0	0	0	11	11	8	0	0	0	0	0	0	20	18	11	0	0	0
400.346970007	16.5	doublebond	16:1(9) C4-H, 17:0 C5+H	0	0	0	0	0	60	84	73	15	5	75	0	0	0	20	96	90	11	0	0	0	0	0	11	12	24	0	0	0
401.35479503907	30	doublebond	16:1(9) C4	0	0	0	0	0	11	20	61	0	0	0	0	0	0	0	0	31	0	0	0	0	0	0	18	11	83	0	0	0
402.36262007114	1.5	doublebond	16:1(9) C4+H	0	0	0	0	0	0	0	11	11	0	0	0	0	0	4	38	11	0	0	0	0	0	0	0	0	0	0	0	0
412.346970007	15	doublebond	17:0 C6-H	0	0	0	0	0	11	105	0	10	0	11	0	0	0	11	119	0	0	0	0	0	0	0	19	0	11	0	0	0
413.35479503907	30	doublebond	17:0 C6	0	0	0	0	0	9	50	14	0	0	0	0	0	0	0	0	23	0	0	0	0	0	0	0	11	20	0	0	0
414.36262007114	16.5	doublebond	16:1(9) C5-H, 17:0 C6+H	0	0	0	0	0	46	30	143	30	0	0	0	0	0	17	18	20	0	0	0	0	0	0	8	24	42	0	0	0
415.37044510321	30	doublebond	16:1(9) C5	0	0	0	0	0	50	28	58	0	0	0	0	0	0	12	30	22	0	0	0	0	0	0	58	7	0	0	0	0
416.37827013528	1.5	doublebond	16:1(9) C5+H	0	0	0	0	0	5	0	0	0	0	0	0	0	0	0	0	0	0	0	0	0	0	0	0	0	0	0	0	0
426.36262007114	15	doublebond	17:0 C7-H	0	0	0	0	0	74	123	201	11	51	11	0	0	0	79	99	84	30	6	11	0	0	0	93	12	45	0	0	0
427.37044510321	30	doublebond	17:0 C7	0	0	0	0	0	43	15	24	0	0	0	0	0	0	11	34	5	0	0	0	0	0	0	0	11	0	0	0	0
428.37827013528	16.5	doublebond	16:1(9) C6-H, 17:0 C7+H	0	0	0	0	0	177	103	127	18	11	18	0	0	0	45	97	42	57	9	5	0	0	0	13	11	0	0	0	0
429.38609516735	30	doublebond	16:1(9) C6	0	0	0	0	0	114	137	74	0	10	13	0	0	0	58	74	40	0	44	11	0	0	0	16	169	17	0	0	0
430.39392019942	1.5	doublebond	16:1(9) C6+H	0	0	0	0	0	0	0	0	0	0	0	0	0	0	0	0	0	0	0	0	0	0	0	0	0	0	0	0	0
440.37827013528	15	doublebond	17:0 C8-H	0	0	0	0	0	85	53	184	7	7	29	0	0	0	175	57	78	8	0	11	0	0	0	11	68	22	0	0	0
441.38609516735	30	doublebond	17:0 C8	0	0	0	0	0	10	25	27	0	0	0	0	0	0	16	43	16	0	0	0	0	0	0	10	17	0	0	0	0
442.39392019942	121.5	doublebond, doublebond_high	16:1(9) C7-H, 17:0 C8+H	0	0	0	0	0	182	414	248	14	24	59	0	0	0	117	113	143	0	12	18	0	0	0	64	49	70	0	0	0
443.40174523149	60	doublebond	16:1(9) C7	0	0	0	0	0	52	88	84	0	0	39	0	0	0	25	51	16	0	0	0	0	0	0	31	195	12	0	0	0
444.40957026356	1.5	doublebond	16:1(9) C7+H	0	0	0	0	0	0	0	0	0	0	0	0	0	0	11	0	0	0	0	0	0	0	0	0	0	0	0	0	0
454.39392019942	15	doublebond	17:0 C9-H	0	0	0	0	0	14	69	87	0	0	10	0	0	0	11	18	18	0	0	0	0	0	0	10	11	0	0	0	0
455.40174523149	30	doublebond	17:0 C9	0	0	0	0	0	72	22	16	0	0	0	0	0	0	67	19	11	0	0	0	0	0	0	0	11	0	0	0	0
456.40957026356	16.5	doublebond	16:1(9) C8-H, 17:0 C9+H	0	0	0	0	0	91	50	89	0	0	11	0	0	0	103	29	51	0	0	11	0	0	0	26	11	17	0	0	0
457.41739529563	30	doublebond	16:1(9) C8	0	0	0	0	0	77	134	136	11	0	0	0	0	0	53	52	45	0	11	11	0	0	0	28	17	51	0	0	0
458.4252203277	1.5	doublebond	16:1(9) C8+H	0	0	0	0	0	40	19	11	0	0	0	0	0	0	0	0	0	0	0	6	0	0	0	0	11	0	0	0	0
468.40957026356	15	doublebond	17:0 C10-H	0	0	0	0	0	139	83	118	11	12	22	0	0	0	48	81	25	0	0	0	0	0	0	11	12	20	0	0	0
469.41739529563	37.5	doublebond	16:1(9) C9-H, 17:0 C10	0	0	0	0	0	63	132	14	45	0	11	0	0	0	11	33	44	0	0	0	0	0	0	12	11	0	0	0	0
470.4252203277	16.5	doublebond, doublebond_low	16:1(9) C9, 17:0 C10+H	0	0	0	0	0	187	147	83	17	29	0	0	0	0	81	55	58	11	0	0	0	0	0	18	38	69	0	0	0
471.43304535977	1.5	doublebond	16:1(9) C9+H	0	0	0	0	0	348	331	402	74	65	51	0	0	0	197	247	140	39	11	5	0	0	0	53	156	102	0	0	0
482.4252203277	30	doublebond	16:1(9) C10-H, 17:0 C11-H	0	0	0	0	0	76	48	131	10	11	15	0	0	0	47	83	54	0	0	0	0	0	0	11	67	81	0	0	0
483.43304535977	60	doublebond	16:1(9) C10, 17:0 C11	0	0	0	0	0	28	27	20	0	0	0	0	0	0	15	39	11	0	0	0	0	0	0	0	69	0	0	0	0
484.29563908797	150	acylchain, snposition	-17:0-O, -CD2(Sn1)	0	0	0	0	0	47	113	100	18	0	11	0	0	0	62	106	30	0	0	0	0	0	0	17	50	8	0	0	0
484.44087039184	3	doublebond	16:1(9) C10+H, 17:0 C11+H	0	0	0	0	0	26	89	59	0	0	0	0	0	0	0	20	66	0	11	0	0	0	0	85	62	36	0	0	0
496.44087039184	75	doublebond	16:1(9) C11-H, 17:0 C12-H	0	0	0	0	0	186	99	96	11	11	0	0	0	0	23	108	139	0	11	0	0	0	0	0	14	28	0	0	0
497.44869542391	150	doublebond, doublebond_high	16:1(9) C11, 17:0 C12	0	0	0	0	0	22	198	53	0	0	0	0	0	0	27	68	11	0	0	0	0	0	0	0	28	10	0	0	0
498.45652045598	3	doublebond	16:1(9) C11+H, 17:0 C12+H	0	0	0	0	0	19	15	23	0	11	0	0	0	0	42	0	11	0	11	0	0	0	0	0	10	14	0	0	0
500.32693921625	50	acylchain	-16:1(9)-O	0	0	0	0	0	38	45	41	11	0	15	0	0	0	0	39	15	0	0	0	0	0	0	45	50	28	0	0	0
501.2983787396	50	acylchain	-17:0	0	0	0	0	0	18	127	76	0	0	0	0	0	0	12	55	83	0	0	0	0	0	0	11	0	10	0	0	0
510.45652045598	30	doublebond	16:1(9) C12-H, 17:0 C13-H	0	0	0	0	0	155	71	61	12	11	0	0	0	0	13	169	57	0	0	0	0	0	0	13	17	11	0	0	0
511.46434548805	60	doublebond	16:1(9) C12, 17:0 C13	0	0	0	0	0	11	11	30	0	0	0	0	0	0	21	11	41	0	0	0	0	0	0	0	0	0	0	0	0
512.47217052012	3	doublebond	16:1(9) C12+H, 17:0 C13+H	0	0	0	0	0	23	29	0	0	0	0	0	0	0	11	16	0	0	0	0	0	0	0	11	11	6	0	0	0
517.32967886788	50	acylchain	-16:1(9)	0	0	0	0	0	135	125	65	15	11	74	0	0	0	56	128	71	14	11	18	0	0	0	61	70	94	0	0	0
524.47217052012	30	doublebond	16:1(9) C13-H, 17:0 C14-H	0	0	0	0	0	85	108	118	62	20	5	0	0	0	56	96	77	0	10	0	0	0	0	9	19	31	0	0	0
525.47999555219	60	doublebond	16:1(9) C13, 17:0 C14	0	0	0	0	0	11	11	16	0	0	0	0	0	0	11	0	47	0	0	0	0	0	0	0	0	0	0	0	0
526.48782058426	3	doublebond	16:1(9) C13+H, 17:0 C14+H	0	0	0	0	0	0	0	11	0	0	0	0	0	0	0	0	4	0	0	0	0	0	0	11	0	0	0	0	0
538.48782058426	30	doublebond	16:1(9) C14-H, 17:0 C15-H	0	0	0	0	0	197	40	86	0	0	0	0	0	0	11	128	16	0	0	0	0	0	0	18	34	17	0	0	0
539.49564561633	60	doublebond	16:1(9) C14, 17:0 C15	0	0	0	0	0	11	13	27	0	0	0	0	0	0	7	5	11	0	0	0	0	0	0	0	0	28	0	0	0
540.5034706484	3	doublebond	16:1(9) C14+H, 17:0 C15+H	0	0	0	0	0	11	11	20	0	0	0	0	0	0	48	11	0	0	0	0	0	0	0	0	0	0	0	0	0
552.5034706484	30	doublebond	16:1(9) C15-H, 17:0 C16-H	0	0	0	0	0	29	13	14	10	0	0	0	0	0	33	11	0	0	0	0	0	0	0	0	0	0	0	0	0
553.51129568047	60	doublebond	16:1(9) C15, 17:0 C16	0	0	0	0	0	0	25	22	0	0	0	0	0	0	11	11	0	0	0	0	0	0	0	0	0	0	0	0	0
554.51912071254	3	doublebond	16:1(9) C15+H, 17:0 C16+H	0	0	0	0	0	0	0	0	0	0	0	0	0	0	0	0	0	0	0	0	0	0	0	0	0	0	0	0	0
568.53477077668	500	metaboliteclass	Precursor -C3H8NO6P	0	0	0	0	0	2721	3257	3551	519	451	457	0	0	0	2675	2355	1757	172	223	142	0	0	0	668	1124	856	0	0	0
708.54604011421	200	metaboliteclass	Precursor -CHO2	0	0	0	0	0	230	190	192	27	11	44	0	0	0	121	92	88	11	0	12	0	0	0	322	60	33	0	0	0
735.5331297017	100	metaboliteclass	Precursor -H2O	0	0	0	0	0	33	22	25	0	0	0	0	0	0	15	11	11	10	47	0	0	0	0	0	0	0	0	0	0
753.5436943854	999	precursor	Precursor	0	0	0	0	0	6954	8417	8260	1417	1696	1737	0	0	0	4033	3595	5404	946	848	693	0	0	0	1896	2287	3104	0	0	0
