## Supplementary material for "MS-DIAL 5 multimodal mass spectrometry data mining unveils lipidome complexities": Source data: AlignmentID001455.txt

m/z	Reference intensity	Spectrum	Comment	20230404_Blank_11_POS_EAD14	20230404_C12_10_POS_EAD14	20230404_C13_9_POS_EAD14_1	20230404_C13_9_POS_EAD14_2	20230404_C13_9_POS_EAD14_3	20230404_C13x1_1_POS_EAD14_1	20230404_C13x1_1_POS_EAD14_2	20230404_C13x1_1_POS_EAD14_3	20230404_C13x10_4_POS_EAD14_1	20230404_C13x10_4_POS_EAD14_2	20230404_C13x10_4_POS_EAD14_3	20230404_C13x100_7_POS_EAD14_1	20230404_C13x100_7_POS_EAD14_2	20230404_C13x100_7_POS_EAD14_3	20230404_C13x2_2_POS_EAD14_1	20230404_C13x2_2_POS_EAD14_2	20230404_C13x2_2_POS_EAD14_3	20230404_C13x20_5_POS_EAD14_1	20230404_C13x20_5_POS_EAD14_2	20230404_C13x20_5_POS_EAD14_3	20230404_C13x200_8_POS_EAD14_1	20230404_C13x200_8_POS_EAD14_2	20230404_C13x200_8_POS_EAD14_3	20230404_C13x5_3_POS_EAD14_1	20230404_C13x5_3_POS_EAD14_2	20230404_C13x5_3_POS_EAD14_3	20230404_C13x50_6_POS_EAD14_1	20230404_C13x50_6_POS_EAD14_2	20230404_C13x50_6_POS_EAD14_3
173.02095110287	100	metaboliteclass	Header	0	0	0	0	0	1259	1386	1387	153	399	0	0	0	0	971	866	719	0	0	0	0	0	0	402	261	601	0	0	0
218.05034602436	350	metaboliteclass	Gly-O	0	0	0	0	0	1376	2470	1747	153	533	0	0	0	0	582	1178	891	0	0	0	0	0	0	407	433	864	0	0	0
218.0836349608	400	metaboliteclass	Gly-C	0	0	0	0	0	0	0	0	46	16	0	0	0	0	0	0	0	0	0	0	0	0	0	246	96	0	0	0	0
237.2212919844	100	acylchain	16:1(9) acyl	0	0	0	0	0	187	204	369	52	26	0	0	0	0	182	223	133	0	0	0	0	0	0	53	46	112	0	0	0
253.25259211268	100	acylchain	17:0 acyl	0	0	0	0	0	200	311	192	75	20	0	0	0	0	91	174	174	0	0	0	0	0	0	97	56	72	0	0	0
298.27889046189	100	acylchain	-Header -17:0-H2O	0	0	0	0	0	187	122	235	17	57	0	0	0	0	142	135	106	0	0	0	0	0	0	28	96	58	0	0	0
299.28981206624	100	snposition	-Header -CD2(Sn1)	0	0	0	0	0	134	308	250	27	56	0	0	0	0	129	107	85	0	0	0	0	0	0	89	35	28	0	0	0
314.31019059017	100	acylchain	-Header -16:1(9)-H2O	0	0	0	0	0	0	156	201	41	14	0	0	0	0	121	125	86	0	0	0	0	0	0	32	36	79	0	0	0
316.28945514559	200	acylchain	-Header -17:0	0	0	0	0	0	691	883	894	132	84	0	0	0	0	295	616	636	0	0	0	0	0	0	156	137	169	0	0	0
332.32075527387	200	acylchain	-Header -16:1(9)	0	0	0	0	0	930	2380	1428	171	120	0	0	0	0	967	912	710	0	0	0	0	0	0	221	371	271	0	0	0
342.26871970101	15	doublebond	17:0 C1-H	0	0	0	0	0	72	97	54	0	0	0	0	0	0	50	51	37	0	0	0	0	0	0	77	12	21	0	0	0
343.27654473308	30	doublebond	17:0 C1	0	0	0	0	0	59	15	27	0	0	0	0	0	0	16	12	11	0	0	0	0	0	0	11	34	9	0	0	0
344.28436976515	1.5	doublebond	17:0 C1+H	0	0	0	0	0	277	72	200	0	0	0	0	0	0	39	17	59	0	0	0	0	0	0	11	0	11	0	0	0
356.28436976515	15	doublebond	17:0 C2-H	0	0	0	0	0	74	75	97	33	0	0	0	0	0	43	53	205	0	0	0	0	0	0	25	27	7	0	0	0
357.29219479722	45	doublebond	17:0 C2	0	0	0	0	0	220	110	146	10	17	0	0	0	0	58	74	171	0	0	0	0	0	0	46	22	12	0	0	0
358.30001982929	75	doublebond	16:1(9) C1-H, 17:0 C2+H	0	0	0	0	0	91	110	196	0	13	0	0	0	0	40	85	36	0	0	0	0	0	0	73	43	38	0	0	0
359.30784486136	30	doublebond	16:1(9) C1	0	0	0	0	0	34	30	19	0	0	0	0	0	0	0	0	11	0	0	0	0	0	0	0	11	0	0	0	0
360.31566989343	1.5	doublebond	16:1(9) C1+H	0	0	0	0	0	114	11	43	11	0	0	0	0	0	6	97	18	0	0	0	0	0	0	0	0	14	0	0	0
370.30001982929	60	doublebond	17:0 C3-H	0	0	0	0	0	173	359	305	44	60	0	0	0	0	156	199	228	0	0	0	0	0	0	32	116	85	0	0	0
371.30784486136	22.5	doublebond	17:0 C3	0	0	0	0	0	17	24	20	0	0	0	0	0	0	40	43	27	0	0	0	0	0	0	11	10	11	0	0	0
372.31566989343	30	doublebond	16:1(9) C2-H, 17:0 C3+H	0	0	0	0	0	71	127	145	11	35	0	0	0	0	37	27	41	0	0	0	0	0	0	15	95	17	0	0	0
373.3234949255	45	doublebond	16:1(9) C2	0	0	0	0	0	65	157	194	20	51	0	0	0	0	76	111	85	0	0	0	0	0	0	87	104	62	0	0	0
374.33131995757	60	doublebond	16:1(9) C2+H	0	0	0	0	0	103	47	63	11	46	0	0	0	0	257	18	35	0	0	0	0	0	0	9	65	32	0	0	0
384.31566989343	15	doublebond	17:0 C4-H	0	0	0	0	0	111	122	144	35	40	0	0	0	0	117	74	76	0	0	0	0	0	0	46	29	30	0	0	0
385.3234949255	30	doublebond	17:0 C4	0	0	0	0	0	20	77	75	0	11	0	0	0	0	83	19	34	0	0	0	0	0	0	23	18	39	0	0	0
386.33131995757	61.5	doublebond	16:1(9) C3-H, 17:0 C4+H	0	0	0	0	0	441	719	476	74	95	0	0	0	0	474	414	330	0	0	0	0	0	0	153	224	127	0	0	0
387.33914498964	22.5	doublebond	16:1(9) C3	0	0	0	0	0	70	26	56	12	11	0	0	0	0	28	47	88	0	0	0	0	0	0	15	0	22	0	0	0
388.34697002171	15	doublebond	16:1(9) C3+H	0	0	0	0	0	0	0	117	0	0	0	0	0	0	0	9	11	0	0	0	0	0	0	0	0	0	0	0	0
398.33131995757	15	doublebond	17:0 C5-H	0	0	0	0	0	189	48	69	11	19	0	0	0	0	47	64	45	0	0	0	0	0	0	68	42	77	0	0	0
399.33914498964	30	doublebond	17:0 C5	0	0	0	0	0	68	62	11	9	0	0	0	0	0	213	8	48	0	0	0	0	0	0	0	38	60	0	0	0
400.34697002171	16.5	doublebond	16:1(9) C4-H, 17:0 C5+H	0	0	0	0	0	100	102	212	16	16	0	0	0	0	81	42	68	0	0	0	0	0	0	49	276	42	0	0	0
401.35479505378	30	doublebond	16:1(9) C4	0	0	0	0	0	83	61	70	18	56	0	0	0	0	28	57	30	0	0	0	0	0	0	11	49	90	0	0	0
402.36262008585	1.5	doublebond	16:1(9) C4+H	0	0	0	0	0	0	0	11	0	0	0	0	0	0	0	0	0	0	0	0	0	0	0	0	0	0	0	0	0
412.34697002171	15	doublebond	17:0 C6-H	0	0	0	0	0	100	116	148	7	14	0	0	0	0	69	107	77	0	0	0	0	0	0	61	40	38	0	0	0
413.35479505378	30	doublebond	17:0 C6	0	0	0	0	0	116	63	88	15	0	0	0	0	0	23	21	54	0	0	0	0	0	0	37	28	11	0	0	0
414.36262008585	16.5	doublebond	16:1(9) C5-H, 17:0 C6+H	0	0	0	0	0	77	86	115	11	28	0	0	0	0	59	125	15	0	0	0	0	0	0	11	120	11	0	0	0
415.37044511792	30	doublebond	16:1(9) C5	0	0	0	0	0	62	33	150	22	11	0	0	0	0	11	17	60	0	0	0	0	0	0	0	0	10	0	0	0
416.37827014999	1.5	doublebond	16:1(9) C5+H	0	0	0	0	0	0	0	0	0	0	0	0	0	0	11	9	0	0	0	0	0	0	0	0	0	0	0	0	0
426.36262008585	15	doublebond	17:0 C7-H	0	0	0	0	0	196	185	216	12	20	0	0	0	0	256	95	205	0	0	0	0	0	0	27	77	11	0	0	0
427.37044511792	30	doublebond	17:0 C7	0	0	0	0	0	57	67	46	9	11	0	0	0	0	11	22	19	0	0	0	0	0	0	15	11	10	0	0	0
428.37827014999	16.5	doublebond	16:1(9) C6-H, 17:0 C7+H	0	0	0	0	0	93	88	86	17	0	0	0	0	0	56	63	46	0	0	0	0	0	0	28	18	37	0	0	0
429.38609518206	30	doublebond	16:1(9) C6	0	0	0	0	0	167	117	283	56	30	0	0	0	0	121	148	178	0	0	0	0	0	0	49	78	74	0	0	0
430.39392021413	1.5	doublebond	16:1(9) C6+H	0	0	0	0	0	0	0	0	0	10	0	0	0	0	0	0	11	0	0	0	0	0	0	0	0	0	0	0	0
440.37827014999	15	doublebond	17:0 C8-H	0	0	0	0	0	169	200	171	11	11	0	0	0	0	99	107	106	0	0	0	0	0	0	48	54	108	0	0	0
441.38609518206	30	doublebond	17:0 C8	0	0	0	0	0	61	72	72	47	96	0	0	0	0	56	96	40	0	0	0	0	0	0	10	136	17	0	0	0
442.39392021413	121.5	doublebond, doublebond_high	16:1(9) C7-H, 17:0 C8+H	0	0	0	0	0	332	578	377	109	66	0	0	0	0	324	410	266	0	0	0	0	0	0	106	76	102	0	0	0
443.4017452462	60	doublebond	16:1(9) C7	0	0	0	0	0	82	59	128	27	11	0	0	0	0	42	114	139	0	0	0	0	0	0	31	18	28	0	0	0
444.40957027827	1.5	doublebond	16:1(9) C7+H	0	0	0	0	0	0	0	65	0	0	0	0	0	0	0	0	14	0	0	0	0	0	0	0	0	0	0	0	0
453.29292201853	100	snposition	-H2O -CD2(Sn1)	0	0	0	0	0	0	0	73	0	0	0	0	0	0	0	0	0	0	0	0	0	0	0	0	0	0	0	0	0
454.39392021413	15	doublebond	17:0 C9-H	0	0	0	0	0	85	52	81	4	39	0	0	0	0	122	44	57	0	0	0	0	0	0	46	33	24	0	0	0
455.4017452462	30	doublebond	17:0 C9	0	0	0	0	0	28	21	45	11	0	0	0	0	0	24	35	13	0	0	0	0	0	0	14	12	0	0	0	0
456.40957027827	16.5	doublebond	16:1(9) C8-H, 17:0 C9+H	0	0	0	0	0	85	182	138	66	17	0	0	0	0	57	87	42	0	0	0	0	0	0	58	60	30	0	0	0
457.41739531034	30	doublebond	16:1(9) C8	0	0	0	0	0	256	75	246	25	13	0	0	0	0	252	131	74	0	0	0	0	0	0	25	57	28	0	0	0
458.42522034241	1.5	doublebond	16:1(9) C8+H	0	0	0	0	0	41	11	11	0	0	0	0	0	0	0	11	11	0	0	0	0	0	0	0	0	0	0	0	0
468.40957027827	15	doublebond	17:0 C10-H	0	0	0	0	0	89	149	121	103	15	0	0	0	0	59	54	45	0	0	0	0	0	0	53	19	14	0	0	0
469.41739531034	37.5	doublebond	16:1(9) C9-H, 17:0 C10	0	0	0	0	0	53	56	127	29	22	0	0	0	0	131	31	38	0	0	0	0	0	0	33	28	17	0	0	0
470.29256509788	100	acylchain	-17:0-H2O	0	0	0	0	0	0	0	49	0	50	0	0	0	0	11	27	11	0	0	0	0	0	0	0	0	11	0	0	0
470.42522034241	16.5	doublebond, doublebond_low	16:1(9) C9, 17:0 C10+H	0	0	0	0	0	118	161	66	30	30	0	0	0	0	118	87	96	0	0	0	0	0	0	58	40	43	0	0	0
471.30348670223	100	snposition	-CD2(Sn1)	0	0	0	0	0	0	0	0	0	0	0	0	0	0	0	0	0	0	0	0	0	0	0	0	0	0	0	0	0
471.43304537448	1.5	doublebond	16:1(9) C9+H	0	0	0	0	0	548	618	538	173	85	0	0	0	0	243	587	252	0	0	0	0	0	0	213	132	92	0	0	0
482.42522034241	30	doublebond	16:1(9) C10-H, 17:0 C11-H	0	0	0	0	0	133	239	109	54	26	0	0	0	0	168	176	51	0	0	0	0	0	0	36	55	62	0	0	0
483.43304537448	60	doublebond	16:1(9) C10, 17:0 C11	0	0	0	0	0	77	92	102	0	12	0	0	0	0	53	22	28	0	0	0	0	0	0	10	37	32	0	0	0
484.44087040655	3	doublebond	16:1(9) C10+H, 17:0 C11+H	0	0	0	0	0	83	107	184	0	0	0	0	0	0	28	45	16	0	0	0	0	0	0	15	11	102	0	0	0
486.32386522616	100	acylchain	-16:1(9)-H2O	0	0	0	0	0	78	83	104	16	11	0	0	0	0	58	22	137	0	0	0	0	0	0	22	69	24	0	0	0
488.30312978158	100	acylchain	-17:0	0	0	0	0	0	77	28	116	16	0	0	0	0	0	13	23	29	0	0	0	0	0	0	11	0	0	0	0	0
496.44087040655	75	doublebond	16:1(9) C11-H, 17:0 C12-H	0	0	0	0	0	109	172	218	23	25	0	0	0	0	64	145	103	0	0	0	0	0	0	29	48	77	0	0	0
497.44869543862	150	doublebond, doublebond_high	16:1(9) C11, 17:0 C12	0	0	0	0	0	54	126	152	20	0	0	0	0	0	100	105	93	0	0	0	0	0	0	11	31	10	0	0	0
498.45652047069	3	doublebond	16:1(9) C11+H, 17:0 C12+H	0	0	0	0	0	28	89	29	11	6	0	0	0	0	54	12	30	0	0	0	0	0	0	12	0	11	0	0	0
504.33442990986	100	acylchain	-16:1(9)	0	0	0	0	0	35	155	76	9	11	0	0	0	0	22	15	35	0	0	0	0	0	0	11	13	0	0	0	0
510.45652047069	30	doublebond	16:1(9) C12-H, 17:0 C13-H	0	0	0	0	0	128	108	83	9	42	0	0	0	0	82	97	76	0	0	0	0	0	0	17	13	11	0	0	0
511.46434550276	60	doublebond	16:1(9) C12, 17:0 C13	0	0	0	0	0	41	26	55	0	0	0	0	0	0	11	24	24	0	0	0	0	0	0	24	16	11	0	0	0
512.47217053483	3	doublebond	16:1(9) C12+H, 17:0 C13+H	0	0	0	0	0	0	11	16	0	0	0	0	0	0	25	0	0	0	0	0	0	0	0	0	0	50	0	0	0
524.47217053483	30	doublebond	16:1(9) C13-H, 17:0 C14-H	0	0	0	0	0	252	269	219	40	13	0	0	0	0	132	113	192	0	0	0	0	0	0	63	70	57	0	0	0
525.4799955669	60	doublebond	16:1(9) C13, 17:0 C14	0	0	0	0	0	46	51	49	11	5	0	0	0	0	11	23	23	0	0	0	0	0	0	11	13	10	0	0	0
526.48782059897	3	doublebond	16:1(9) C13+H, 17:0 C14+H	0	0	0	0	0	9	29	23	7	0	0	0	0	0	0	0	0	0	0	0	0	0	0	0	0	0	0	0	0
538.48782059897	30	doublebond	16:1(9) C14-H, 17:0 C15-H	0	0	0	0	0	61	56	81	28	11	0	0	0	0	42	70	191	0	0	0	0	0	0	18	33	65	0	0	0
539.49564563104	60	doublebond	16:1(9) C14, 17:0 C15	0	0	0	0	0	51	29	128	0	20	0	0	0	0	13	71	36	0	0	0	0	0	0	0	0	0	0	0	0
540.50347066311	3	doublebond	16:1(9) C14+H, 17:0 C15+H	0	0	0	0	0	30	38	41	0	0	0	0	0	0	20	0	14	0	0	0	0	0	0	0	0	8	0	0	0
552.50347066311	30	doublebond	16:1(9) C15-H, 17:0 C16-H	0	0	0	0	0	26	34	307	8	11	0	0	0	0	72	35	16	0	0	0	0	0	0	0	55	34	0	0	0
553.51129569518	60	doublebond	16:1(9) C15, 17:0 C16	0	0	0	0	0	6	11	14	0	0	0	0	0	0	15	22	13	0	0	0	0	0	0	0	11	0	0	0	0
554.51912072725	3	doublebond	16:1(9) C15+H, 17:0 C16+H	0	0	0	0	0	0	31	11	0	0	0	0	0	0	0	0	0	0	0	0	0	0	0	0	0	0	0	0	0
568.53477079139	500	metaboliteclass	Precursor -C3H9O6P	0	0	0	0	0	5252	4150	5375	802	1519	0	0	0	0	2347	3886	3333	0	0	0	0	0	0	1634	1435	1079	0	0	0
683.53821507906	100	metaboliteclass	Precursor -C3H6O2	0	0	0	0	0	479	249	292	111	64	0	0	0	0	201	309	182	0	0	0	0	0	0	50	133	219	0	0	0
739.5644298269	100	metaboliteclass	Precursor -H2O	0	0	0	0	0	792	744	0	185	0	0	0	0	0	0	609	0	0	0	0	0	0	0	259	341	248	0	0	0
740.54844542738	200	metaboliteclass	[M+H]+	0	0	0	0	0	1067	881	1277	159	269	0	0	0	0	728	977	826	0	0	0	0	0	0	399	326	374	0	0	0
757.5749945106	999	precursor	Precursor	0	0	0	0	0	7620	8374	9523	3696	3339	0	0	0	0	7754	5692	6650	0	0	0	0	0	0	4721	5064	3887	0	0	0
