## Supplementary material for "MS-DIAL 5 multimodal mass spectrometry data mining unveils lipidome complexities": Source data: AlignmentID001456.txt

m/z	Reference intensity	Spectrum	Comment	20230404_Blank_11_POS_EAD14	20230404_C12_10_POS_EAD14	20230404_C13_9_POS_EAD14_1	20230404_C13_9_POS_EAD14_2	20230404_C13_9_POS_EAD14_3	20230404_C13x1_1_POS_EAD14_1	20230404_C13x1_1_POS_EAD14_2	20230404_C13x1_1_POS_EAD14_3	20230404_C13x10_4_POS_EAD14_1	20230404_C13x10_4_POS_EAD14_2	20230404_C13x10_4_POS_EAD14_3	20230404_C13x100_7_POS_EAD14_1	20230404_C13x100_7_POS_EAD14_2	20230404_C13x100_7_POS_EAD14_3	20230404_C13x2_2_POS_EAD14_1	20230404_C13x2_2_POS_EAD14_2	20230404_C13x2_2_POS_EAD14_3	20230404_C13x20_5_POS_EAD14_1	20230404_C13x20_5_POS_EAD14_2	20230404_C13x20_5_POS_EAD14_3	20230404_C13x200_8_POS_EAD14_1	20230404_C13x200_8_POS_EAD14_2	20230404_C13x200_8_POS_EAD14_3	20230404_C13x5_3_POS_EAD14_1	20230404_C13x5_3_POS_EAD14_2	20230404_C13x5_3_POS_EAD14_3	20230404_C13x50_6_POS_EAD14_1	20230404_C13x50_6_POS_EAD14_2	20230404_C13x50_6_POS_EAD14_3
211.20673906571	200	acylchain	14:0+, 14:0+	0	0	0	0	0	2143	2821	2050	224	193	127	0	0	0	1386	2027	1774	97	34	64	0	0	0	557	628	645	87	135	46
223.20673906571	100	acylchain	15:1(10)+ Sn2	0	0	0	0	0	992	964	1037	39	21	104	0	0	0	458	420	528	34	68	79	0	0	0	319	194	331	6	23	9
274.27889046189	200	acylchain	14:0+C3D5O, 14:0+C3D5O	0	0	0	0	0	2082	2484	2086	126	46	113	0	0	0	1017	1436	1432	11	30	0	0	0	0	413	416	493	40	10	21
284.26324039775	100	acylchain	15:1(10)+C3D3O Sn2	0	0	0	0	0	451	162	206	87	10	118	0	0	0	281	126	348	0	0	0	0	0	0	58	75	140	0	0	14
290.27380508145	200	acylchain	14:0+C3D5O2, 14:0+C3D5O2	0	0	0	0	0	2783	2593	2868	153	107	278	0	0	0	1786	1799	2498	94	83	24	0	0	0	548	899	694	40	43	87
302.27380508145	100	acylchain	15:1(10)+C3D5O2 Sn2	0	0	0	0	0	1119	664	732	37	111	20	0	0	0	381	263	632	15	25	18	0	0	0	161	118	368	10	10	12
378.853824877565	50	precursor	[Precursor]2+	0	0	0	0	0	219	86	85	0	0	13	0	0	0	65	69	54	0	11	11	0	0	0	27	50	86	0	0	0
500.47271910002	200	acylchain	-15:1(10)-O Sn2	0	0	0	0	0	4596	3398	4838	278	617	773	0	0	0	3508	4431	3052	136	154	138	0	0	0	1883	954	1903	122	223	76
512.47217053483	400	acylchain	-14:0 -O, -14:0 -O	0	0	0	0	0	7345	7215	5074	721	776	912	0	0	0	4617	7259	4433	372	569	457	0	0	0	2502	3197	2627	502	224	238
518.48328378372	50	acylchain	-15:1(10) Sn2	0	0	0	0	0	238	252	236	11	27	15	0	0	0	95	129	184	10	8	45	0	0	0	78	48	129	0	11	0
530.48273521853	100	acylchain	-14:0, -14:0	0	0	0	0	0	266	324	586	41	39	33	0	0	0	210	216	149	9	11	0	0	0	0	113	126	207	0	0	0
561.48854885717	12.5	doublebond	15:1(10) C1-H	0	0	0	0	0	0	0	0	0	0	0	0	0	0	0	0	28	0	0	0	0	0	0	0	0	0	0	0	0
562.49637388924	25	doublebond	15:1(10) C1	0	0	0	0	0	11	11	0	0	0	0	0	0	0	0	0	10	0	0	0	0	0	0	38	11	0	0	0	0
563.50419892131	1.25	doublebond	15:1(10) C1+H	0	0	0	0	0	0	0	0	0	0	0	0	0	0	0	0	0	0	0	0	0	0	0	0	0	0	0	0	0
573.48854885717	25	doublebond	14:0 C1-H, 14:0 C1-H	0	0	0	0	0	20	71	27	0	0	0	0	0	0	33	11	39	0	0	0	0	0	0	0	0	0	0	0	0
574.49637388924	50	doublebond	14:0 C1, 14:0 C1	0	0	0	0	0	96	88	100	0	0	11	0	0	0	42	50	84	5	0	0	0	0	0	11	0	25	0	0	0
575.50419892131	15	doublebond	14:0 C1+H, 15:1(10) C2-H, 14:0 C1+H	0	0	0	0	0	105	13	11	0	0	0	0	0	0	11	0	0	0	0	0	0	0	0	0	0	0	0	0	0
576.51202395338	37.5	doublebond	15:1(10) C2	0	0	0	0	0	162	222	153	13	38	0	0	0	0	236	120	171	0	11	0	0	0	0	18	57	117	0	0	0
577.51984898545	50	doublebond	15:1(10) C2+H	0	0	0	0	0	11	0	0	0	0	0	0	0	0	0	18	0	0	0	0	0	0	0	0	0	0	0	0	0
587.50419892131	25	doublebond	14:0 C2-H, 14:0 C2-H	0	0	0	0	0	24	40	20	0	0	0	0	0	0	26	42	40	0	0	0	0	0	0	82	0	19	0	0	0
588.51202395338	75	doublebond	14:0 C2, 14:0 C2	0	0	0	0	0	365	492	300	18	11	11	0	0	0	290	211	391	10	0	7	0	0	0	117	109	119	131	0	0
589.51984898545	150	doublebond	14:0 C2+H, 15:1(10) C3-H, 14:0 C2+H	0	0	0	0	0	66	41	40	0	0	0	0	0	0	31	23	22	0	0	0	0	0	0	17	0	11	0	0	0
590.52767401752	18.75	doublebond	15:1(10) C3	0	0	0	0	0	62	33	36	0	0	0	0	0	0	10	0	0	0	0	0	0	0	0	11	0	0	0	0	0
591.53549904959	12.5	doublebond	15:1(10) C3+H	0	0	0	0	0	0	0	0	0	0	0	0	0	0	0	0	0	0	0	0	0	0	0	0	0	0	0	0	0
601.51984898545	100	doublebond	14:0 C3-H, 14:0 C3-H	0	0	0	0	0	64	176	124	0	11	0	0	0	0	70	142	135	6	0	0	0	0	0	19	19	20	0	0	0
602.52767401752	37.5	doublebond	14:0 C3, 14:0 C3	0	0	0	0	0	91	17	36	6	0	29	0	0	0	31	11	107	0	0	0	0	0	0	11	11	71	0	0	0
603.53549904959	37.5	doublebond	14:0 C3+H, 15:1(10) C4-H, 14:0 C3+H	0	0	0	0	0	16	11	0	0	0	0	0	0	0	0	0	5	0	0	0	0	0	0	0	0	0	0	0	0
604.54332408166	25	doublebond	15:1(10) C4	0	0	0	0	0	74	90	23	0	0	0	0	0	0	41	11	30	0	0	0	0	0	0	11	10	0	0	0	0
605.55114911373	1.25	doublebond	15:1(10) C4+H	0	0	0	0	0	0	11	0	0	0	0	0	0	0	0	0	0	0	0	0	0	0	0	0	0	0	0	0	0
615.53549904959	25	doublebond	14:0 C4-H, 14:0 C4-H	0	0	0	0	0	43	64	32	4	0	0	0	0	0	118	11	11	0	0	0	0	0	0	0	0	0	0	0	0
616.54332408166	50	doublebond	14:0 C4, 14:0 C4	0	0	0	0	0	173	77	32	20	0	0	0	0	0	30	11	14	0	0	0	0	0	0	11	68	25	0	0	0
617.55114911373	15	doublebond	14:0 C4+H, 15:1(10) C5-H, 14:0 C4+H	0	0	0	0	0	18	11	60	0	0	0	0	0	0	20	11	0	0	0	0	0	0	0	0	0	0	0	0	0
618.5589741458	25	doublebond	15:1(10) C5	0	0	0	0	0	55	66	51	0	0	0	0	0	0	26	39	25	0	0	15	0	0	0	0	28	11	0	0	0
619.56679917787	1.25	doublebond	15:1(10) C5+H	0	0	0	0	0	0	0	0	0	0	0	0	0	0	0	0	0	0	0	0	0	0	0	0	0	0	0	0	0
629.55114911373	25	doublebond	14:0 C5-H, 14:0 C5-H	0	0	0	0	0	21	38	47	0	0	0	0	0	0	28	0	11	0	0	0	0	0	0	0	0	8	0	0	0
630.5589741458	50	doublebond	14:0 C5, 14:0 C5	0	0	0	0	0	41	83	55	0	7	0	0	0	0	26	28	46	0	0	0	0	0	0	25	11	11	0	0	0
631.56679917787	15	doublebond	14:0 C5+H, 15:1(10) C6-H, 14:0 C5+H	0	0	0	0	0	25	18	57	11	0	0	0	0	0	0	0	0	0	0	0	0	0	0	0	0	0	0	0	0
632.57462420994	25	doublebond	15:1(10) C6	0	0	0	0	0	66	11	30	0	0	0	0	0	0	25	129	19	0	0	0	0	0	0	0	11	0	0	0	0
633.58244924201	1.25	doublebond	15:1(10) C6+H	0	0	0	0	0	0	0	0	0	0	0	0	0	0	0	0	0	0	0	0	0	0	0	0	0	0	0	0	0
643.56679917787	25	doublebond	14:0 C6-H, 14:0 C6-H	0	0	0	0	0	31	35	16	11	0	13	0	0	0	95	18	37	0	0	0	0	0	0	19	11	25	0	0	0
644.57462420994	50	doublebond	14:0 C6, 14:0 C6	0	0	0	0	0	121	155	141	12	11	0	0	0	0	283	67	109	0	11	24	0	0	0	11	11	0	0	0	0
645.58244924201	15	doublebond	14:0 C6+H, 15:1(10) C7-H, 14:0 C6+H	0	0	0	0	0	11	11	11	0	0	0	0	0	0	11	0	21	0	0	0	0	0	0	0	0	0	0	0	0
646.59027427408	25	doublebond	15:1(10) C7	0	0	0	0	0	18	11	14	0	0	0	0	0	0	36	13	48	0	0	0	0	0	0	0	0	11	0	0	0
647.59809930615	1.25	doublebond	15:1(10) C7+H	0	0	0	0	0	0	0	0	0	0	0	0	0	0	0	0	0	0	0	0	0	0	0	0	0	0	0	0	0
657.58244924201	25	doublebond	14:0 C7-H, 14:0 C7-H	0	0	0	0	0	77	154	41	0	11	0	0	0	0	45	61	28	0	0	0	0	0	0	11	11	35	0	0	0
658.59027427408	50	doublebond	14:0 C7, 14:0 C7	0	0	0	0	0	97	54	139	0	0	23	0	0	0	38	120	50	0	11	0	0	0	0	10	51	15	0	0	11
659.59809930615	102.5	doublebond, doublebond_high	14:0 C7+H, 15:1(10) C8-H, 14:0 C7+H	0	0	0	0	0	89	45	84	0	0	11	0	0	0	66	27	55	0	8	0	0	0	0	46	11	16	0	0	0
660.60592433822	50	doublebond	15:1(10) C8	0	0	0	0	0	55	27	25	0	0	0	0	0	0	21	35	27	0	0	0	0	0	0	0	8	0	0	0	0
661.61374937029	1.25	doublebond	15:1(10) C8+H	0	0	0	0	0	0	10	11	0	0	0	0	0	0	0	0	0	0	0	0	0	0	0	0	0	0	0	0	0
671.59809930615	25	doublebond	14:0 C8-H, 14:0 C8-H	0	0	0	0	0	116	67	28	11	0	0	0	0	0	15	26	25	0	0	0	0	0	0	0	50	11	0	0	0
672.60592433822	50	doublebond	14:0 C8, 14:0 C8	0	0	0	0	0	110	32	113	0	11	0	0	0	0	57	90	99	6	0	0	0	0	0	53	15	11	0	24	0
673.61374937029	15	doublebond	14:0 C8+H, 15:1(10) C9-H, 14:0 C8+H	0	0	0	0	0	0	11	40	0	0	0	0	0	0	0	0	0	0	0	0	0	0	0	9	0	0	0	0	0
674.62157440236	25	doublebond	15:1(10) C9	0	0	0	0	0	102	33	47	0	0	0	0	0	0	28	35	13	6	0	0	0	0	0	28	11	32	0	0	0
675.62939943443	1.25	doublebond	15:1(10) C9+H	0	0	0	0	0	22	0	11	0	0	0	0	0	0	14	0	11	0	0	0	0	0	0	0	0	0	0	0	0
685.61374937029	25	doublebond	14:0 C9-H, 14:0 C9-H	0	0	0	0	0	139	53	64	0	0	0	0	0	0	148	76	150	0	4	0	0	0	0	123	37	23	0	0	0
686.62157440236	56.25	doublebond	14:0 C9, 15:1(10) C10-H, 14:0 C9	0	0	0	0	0	90	56	134	11	0	11	0	0	0	16	105	149	0	0	0	0	0	0	11	11	11	0	0	0
687.62939943443	15	doublebond, doublebond_low	14:0 C9+H, 15:1(10) C10, 14:0 C9+H	0	0	0	0	0	11	0	0	0	0	0	0	0	0	0	0	11	0	0	0	0	0	0	13	0	0	0	0	0
688.6372244665	1.25	doublebond	15:1(10) C10+H	0	0	0	0	0	0	11	0	0	0	0	0	0	0	0	0	0	0	0	0	0	0	0	0	0	0	0	0	0
699.62939943443	37.5	doublebond	14:0 C10-H, 15:1(10) C11-H, 14:0 C10-H	0	0	0	0	0	350	477	193	26	18	51	0	0	0	120	272	176	7	0	49	0	0	0	63	107	86	11	0	0
700.6372244665	75	doublebond	14:0 C10, 15:1(10) C11, 14:0 C10	0	0	0	0	0	104	168	140	11	0	11	0	0	0	30	152	94	6	0	0	0	0	0	11	22	16	0	0	0
701.64504949857	3.75	doublebond	14:0 C10+H, 15:1(10) C11+H, 14:0 C10+H	0	0	0	0	0	0	0	5	0	0	0	0	0	0	0	0	11	0	0	0	0	0	0	0	0	0	0	0	0
713.64504949857	75	doublebond	14:0 C11-H, 15:1(10) C12-H, 14:0 C11-H	0	0	0	0	0	150	100	122	0	0	29	0	0	0	99	33	17	0	0	0	0	0	0	30	33	35	0	0	0
714.65287453064	150	doublebond, doublebond_high	14:0 C11, 15:1(10) C12, 14:0 C11	0	0	0	0	0	217	304	114	25	21	27	0	0	0	150	142	138	6	6	51	0	0	0	111	41	64	10	0	11
715.66069956271	3.75	doublebond	14:0 C11+H, 15:1(10) C12+H, 14:0 C11+H	0	0	0	0	0	11	27	11	0	0	0	0	0	0	0	0	0	0	0	0	0	0	0	0	0	0	0	0	0
727.66069956271	37.5	doublebond	14:0 C12-H, 15:1(10) C13-H, 14:0 C12-H	0	0	0	0	0	96	90	114	0	4	0	0	0	0	157	35	116	0	0	0	0	0	0	11	27	0	0	0	0
728.66852459478	75	doublebond	14:0 C12, 15:1(10) C13, 14:0 C12	0	0	0	0	0	122	126	66	0	0	0	0	0	0	106	68	105	0	10	11	0	0	0	40	49	36	0	0	0
729.67634962685	3.75	doublebond	14:0 C12+H, 15:1(10) C13+H, 14:0 C12+H	0	0	0	0	0	71	38	11	0	0	11	0	0	0	0	0	31	0	0	0	0	0	0	0	0	0	0	0	0
740.68110067191	150	metaboliteclass	[M+H]+	0	0	0	0	0	140	59	193	0	0	4	0	0	0	39	29	59	0	0	0	0	0	0	11	101	40	0	0	0
741.67634962685	37.5	doublebond	14:0 C13-H, 15:1(10) C14-H, 14:0 C13-H	0	0	0	0	0	30	45	11	0	0	0	0	0	0	16	42	30	0	0	0	0	0	0	0	0	0	0	0	0
742.68417465892	75	doublebond	14:0 C13, 15:1(10) C14, 14:0 C13	0	0	0	0	0	34	32	54	0	11	0	0	0	0	11	42	11	0	0	0	0	0	0	11	55	0	0	0	0
743.69199969099	3.75	doublebond	14:0 C13+H, 15:1(10) C14+H, 14:0 C13+H	0	0	0	0	0	0	0	0	0	0	0	0	0	0	0	0	0	0	0	0	0	0	0	0	0	0	0	0	0
757.70764975513	999	precursor	Precursor	0	0	0	0	0	13969	9481	8717	3187	2310	2302	0	0	0	8297	7836	7809	1457	1104	778	0	0	0	4415	5721	5933	650	535	768
