## Supplementary material for "MS-DIAL 5 multimodal mass spectrometry data mining unveils lipidome complexities": Source data: AlignmentID001469.txt

m/z	Reference intensity	Spectrum	Comment	20230404_Blank_11_POS_EAD14	20230404_C12_10_POS_EAD14	20230404_C13_9_POS_EAD14_1	20230404_C13_9_POS_EAD14_2	20230404_C13_9_POS_EAD14_3	20230404_C13x1_1_POS_EAD14_1	20230404_C13x1_1_POS_EAD14_2	20230404_C13x1_1_POS_EAD14_3	20230404_C13x10_4_POS_EAD14_1	20230404_C13x10_4_POS_EAD14_2	20230404_C13x10_4_POS_EAD14_3	20230404_C13x100_7_POS_EAD14_1	20230404_C13x100_7_POS_EAD14_2	20230404_C13x100_7_POS_EAD14_3	20230404_C13x2_2_POS_EAD14_1	20230404_C13x2_2_POS_EAD14_2	20230404_C13x2_2_POS_EAD14_3	20230404_C13x20_5_POS_EAD14_1	20230404_C13x20_5_POS_EAD14_2	20230404_C13x20_5_POS_EAD14_3	20230404_C13x200_8_POS_EAD14_1	20230404_C13x200_8_POS_EAD14_2	20230404_C13x200_8_POS_EAD14_3	20230404_C13x5_3_POS_EAD14_1	20230404_C13x5_3_POS_EAD14_2	20230404_C13x5_3_POS_EAD14_3	20230404_C13x50_6_POS_EAD14_1	20230404_C13x50_6_POS_EAD14_2	20230404_C13x50_6_POS_EAD14_3
142.02637082177	100	metaboliteclass	Header	0	0	0	0	0	263	244	323	252	30	30	0	0	0	143	139	136	10	51	21	0	0	0	80	70	74	24	0	23
187.05576574326	300	metaboliteclass	Gly-O	0	0	0	0	0	780	1558	10	13	308	521	0	0	0	819	811	652	310	10	87	0	0	0	789	15	117	63	30	71
187.0890546797	400	metaboliteclass	Gly-C	0	0	0	0	0	0	0	1033	602	0	0	0	0	0	533	0	0	0	110	157	0	0	0	0	296	286	10	112	84
253.25259211268	100	acylchain	17:0 acyl+	0	0	0	0	0	72	78	187	49	71	59	0	0	0	51	174	90	0	18	0	0	0	0	50	18	45	28	0	8
289.25259211268	100	acylchain	20:3(8,11,14) acyl+	0	0	0	0	0	119	79	49	10	48	37	0	0	0	57	43	72	10	29	7	0	0	0	13	24	11	14	7	0
314.31019057546	100	acylchain	-Header -20:3(8,11,14)-O	0	0	0	0	0	23	74	35	46	6	19	0	0	0	12	11	37	0	0	0	0	0	0	10	0	0	0	0	0
332.32075525916	100	acylchain	-Header -20:3(8,11,14)	0	0	0	0	0	527	415	445	179	338	175	0	0	0	449	415	498	137	45	108	0	0	0	149	215	110	50	26	44
335.28981205153	100	snposition	-Header -CD2(Sn1)	0	0	0	0	0	0	0	11	0	0	0	0	0	0	0	0	0	0	0	0	0	0	0	0	0	0	0	0	0
350.31019057546	100	acylchain	-Header -17:0-O	0	0	0	0	0	172	131	96	42	24	11	0	0	0	92	141	93	19	9	23	0	0	0	59	167	36	11	11	11
358.30001981458	15	doublebond	20:3(8,11,14) C1-H_p3	0	0	0	0	0	11	14	35	10	0	11	0	0	0	0	0	0	0	0	0	0	0	0	0	6	0	0	0	0
359.30784484665	30	doublebond	20:3(8,11,14) C1_p3	0	0	0	0	0	22	11	0	0	0	0	0	0	0	0	0	0	0	0	0	0	0	0	0	0	0	0	0	0
360.31566987872	1.5	doublebond	20:3(8,11,14) C1+H_p3	0	0	0	0	0	12	11	15	0	0	44	0	0	0	0	18	12	0	0	0	0	0	0	7	11	0	0	0	0
368.32075525916	100	acylchain	-Header -17:0	0	0	0	0	0	138	229	133	19	58	36	0	0	0	155	175	93	9	24	18	0	0	0	127	72	69	11	11	0
372.31566987872	15	doublebond	20:3(8,11,14) C2-H_p3	0	0	0	0	0	18	6	17	0	0	14	0	0	0	50	11	0	0	0	0	0	0	0	0	0	0	0	0	0
373.32349491079	45	doublebond	20:3(8,11,14) C2_p3	0	0	0	0	0	28	99	38	38	31	15	0	0	0	14	16	32	0	11	11	0	0	0	24	37	28	0	0	10
374.33131994286	60	doublebond	20:3(8,11,14) C2+H_p3	0	0	0	0	0	39	19	12	0	35	58	0	0	0	20	44	64	0	0	0	0	0	0	7	17	16	0	0	0
380.79258263728	100	metaboliteclass	[Precursor]2+	0	0	0	0	0	159	232	124	105	90	41	0	0	0	77	117	117	24	56	9	0	0	0	68	69	24	11	11	0
386.33131994286	60	doublebond	20:3(8,11,14) C3-H_p3	0	0	0	0	0	135	144	153	63	49	39	0	0	0	118	130	148	30	47	39	0	0	0	47	37	37	11	11	11
387.33914497493	22.5	doublebond	20:3(8,11,14) C3_p3	0	0	0	0	0	133	35	11	11	0	0	0	0	0	18	62	199	0	5	0	0	0	0	0	8	19	11	0	0
388.346970007	15	doublebond	20:3(8,11,14) C3+H_p3	0	0	0	0	0	0	0	0	0	0	0	0	0	0	0	0	0	0	0	0	0	0	0	0	0	0	0	0	0
394.30001981458	15	doublebond	17:0 C1-H	0	0	0	0	0	0	11	11	14	0	0	0	0	0	28	14	11	0	0	0	0	0	0	0	0	0	0	0	0
395.30784484665	30	doublebond	17:0 C1	0	0	0	0	0	0	0	11	0	0	0	0	0	0	25	11	0	0	0	0	0	0	0	0	0	9	11	0	0
396.31566987872	1.5	doublebond	17:0 C1+H	0	0	0	0	0	13	11	10	0	4	0	0	0	0	11	0	27	0	0	0	0	0	0	0	0	0	0	0	0
400.346970007	15	doublebond	20:3(8,11,14) C4-H_p3	0	0	0	0	0	11	16	71	0	11	0	0	0	0	18	33	12	0	0	0	0	0	0	7	14	84	0	0	0
401.35479503907	30	doublebond	20:3(8,11,14) C4_p3	0	0	0	0	0	47	0	0	0	0	0	0	0	0	21	10	11	0	0	0	0	0	0	0	0	0	0	0	0
402.36262007114	1.5	doublebond	20:3(8,11,14) C4+H_p3	0	0	0	0	0	0	0	0	0	0	0	0	0	0	0	0	0	0	0	0	0	0	0	0	0	0	0	0	0
408.31566987872	15	doublebond	17:0 C2-H	0	0	0	0	0	33	11	13	0	0	0	0	0	0	27	11	26	0	0	0	0	0	0	0	11	10	0	0	0
409.32349491079	45	doublebond	17:0 C2	0	0	0	0	0	45	45	16	0	97	30	0	0	0	47	24	36	0	11	0	0	0	0	12	11	11	0	0	0
410.33131994286	60	doublebond	17:0 C2+H	0	0	0	0	0	11	21	20	11	19	11	0	0	0	11	23	22	0	0	0	0	0	0	140	12	11	0	0	0
414.36262007114	15	doublebond	20:3(8,11,14) C5-H_p3	0	0	0	0	0	72	239	13	0	0	11	0	0	0	78	0	8	0	0	0	0	0	0	0	0	0	0	0	0
415.37044510321	30	doublebond	20:3(8,11,14) C5_p3	0	0	0	0	0	22	11	30	0	7	0	0	0	0	0	0	11	13	0	0	0	0	0	0	0	20	0	0	0
416.37827013528	1.5	doublebond	20:3(8,11,14) C5+H_p3	0	0	0	0	0	0	0	0	0	0	0	0	0	0	0	0	0	0	0	0	0	0	0	0	0	0	0	0	0
422.33131994286	60	doublebond	17:0 C3-H	0	0	0	0	0	24	128	40	11	11	7	0	0	0	58	13	57	41	12	0	0	0	0	45	11	0	0	0	0
423.33914497493	22.5	doublebond	17:0 C3	0	0	0	0	0	0	9	11	0	10	0	0	0	0	0	0	11	0	0	0	0	0	0	0	0	0	0	0	0
424.346970007	15	doublebond	17:0 C3+H	0	0	0	0	0	11	11	11	17	0	0	0	0	0	93	0	11	0	0	0	0	0	0	11	0	6	0	0	0
428.37827013528	120	doublebond, doublebond_high	20:3(8,11,14) C6-H_p3	0	0	0	0	0	28	118	38	68	7	11	0	0	0	21	38	14	0	0	10	0	0	0	0	20	28	0	5	0
429.38609516735	60	doublebond	20:3(8,11,14) C6_p3	0	0	0	0	0	57	35	46	11	11	11	0	0	0	28	20	18	11	11	0	0	0	0	11	0	11	0	0	0
430.39392019942	1.5	doublebond	20:3(8,11,14) C6+H_p3	0	0	0	0	0	0	0	0	0	0	0	0	0	0	0	0	0	0	0	0	0	0	0	0	0	0	0	0	0
436.346970007	15	doublebond	17:0 C4-H	0	0	0	0	0	9	20	11	0	0	0	0	0	0	11	11	0	0	0	0	0	0	0	17	11	0	11	0	0
437.35479503907	30	doublebond	17:0 C4	0	0	0	0	0	0	11	11	11	0	11	0	0	0	16	26	14	0	0	0	0	0	0	0	5	38	0	0	0
438.36262007114	1.5	doublebond	17:0 C4+H	0	0	0	0	0	21	11	9	0	0	0	0	0	0	6	0	21	0	0	0	0	0	0	0	0	5	0	0	0
442.39392019942	15	doublebond	20:3(8,11,14) C7-H_p3	0	0	0	0	0	26	59	36	23	11	11	0	0	0	111	11	17	11	0	0	0	0	0	65	14	119	0	0	0
443.40174523149	30	doublebond	20:3(8,11,14) C7_p3	0	0	0	0	0	14	30	11	10	0	32	0	0	0	15	101	12	0	11	0	0	0	0	31	0	14	0	0	0
444.40957026356	1.5	doublebond	20:3(8,11,14) C7+H_p3	0	0	0	0	0	0	13	0	0	0	0	0	0	0	11	0	0	0	0	0	0	0	0	0	0	0	0	0	0
450.36262007114	15	doublebond	17:0 C5-H	0	0	0	0	0	16	19	16	0	0	0	0	0	0	8	9	24	0	0	0	0	0	0	15	0	0	0	0	0
451.37044510321	30	doublebond	17:0 C5	0	0	0	0	0	11	11	18	0	0	0	0	0	0	0	28	0	11	0	0	0	0	0	0	11	0	0	0	0
452.37827013528	1.5	doublebond	17:0 C5+H	0	0	0	0	0	27	16	14	0	0	0	0	0	0	11	4	0	0	0	0	0	0	0	8	11	10	0	0	0
455.40174523149	7.5	doublebond	20:3(8,11,14) C8-H_p3	0	0	0	0	0	0	12	0	0	0	0	0	0	0	0	11	0	0	0	0	0	0	0	0	0	0	0	0	0
456.33710997713	100	acylchain	-20:3(8,11,14)-O	0	0	0	0	0	82	86	71	45	66	11	0	0	0	152	73	70	10	12	11	0	0	0	12	16	61	0	0	15
456.40957026356	15	doublebond, doublebond_low	20:3(8,11,14) C8_p3	0	0	0	0	0	27	0	11	0	0	11	0	0	0	93	14	0	0	0	0	0	0	0	0	0	0	0	0	0
457.41739529563	1.5	doublebond	20:3(8,11,14) C8+H_p3	0	0	0	0	0	11	11	0	0	0	11	0	0	0	0	0	42	0	0	0	0	0	0	0	0	0	0	0	0
464.37827013528	15	doublebond	17:0 C6-H	0	0	0	0	0	21	43	11	10	11	0	0	0	0	10	11	27	0	11	0	0	0	0	7	21	13	0	0	0
465.38609516735	30	doublebond	17:0 C6	0	0	0	0	0	22	40	11	11	0	0	0	0	0	11	0	38	0	0	0	0	0	0	13	11	0	0	0	0
466.39392019942	1.5	doublebond	17:0 C6+H	0	0	0	0	0	0	50	0	11	0	19	0	0	0	21	33	11	0	0	0	0	0	0	49	0	18	0	0	0
468.40957026356	120	doublebond, doublebond_high	20:3(8,11,14) C9-H_p3	0	0	0	0	0	66	38	22	11	0	0	0	0	0	31	14	30	0	0	11	0	0	0	7	0	12	0	0	0
469.41739529563	60	doublebond	20:3(8,11,14) C9_p3	0	0	0	0	0	34	48	11	19	6	14	0	0	0	12	33	13	0	0	0	0	0	0	8	0	9	0	11	0
470.4252203277	120	doublebond, doublebond_high	20:3(8,11,14) C9+H_p3	0	0	0	0	0	36	84	121	10	15	31	0	0	0	88	41	76	11	4	0	0	0	0	10	56	15	0	0	0
473.33984962876	100	acylchain	-20:3(8,11,14)	0	0	0	0	0	177	140	104	97	44	58	0	0	0	181	93	145	32	54	20	0	0	0	64	109	82	35	0	11
476.30890642113	100	snposition	-CD2(Sn1)	0	0	0	0	0	9	41	0	11	0	16	0	0	0	51	18	46	0	10	0	0	0	0	23	11	7	0	0	0
478.39392019942	15	doublebond	17:0 C7-H	0	0	0	0	0	14	23	56	29	0	0	0	0	0	68	11	11	0	0	10	0	0	0	35	11	43	0	0	0
479.40174523149	30	doublebond	17:0 C7	0	0	0	0	0	11	27	14	0	0	0	0	0	0	11	0	0	0	0	0	0	0	0	0	11	0	0	0	0
480.40957026356	1.5	doublebond	17:0 C7+H	0	0	0	0	0	40	20	10	10	0	0	0	0	0	14	25	0	0	0	0	0	0	0	16	0	0	0	0	0
482.4252203277	60	doublebond	20:3(8,11,14) C10-H_p3	0	0	0	0	0	97	120	32	26	22	96	0	0	0	41	41	103	18	0	46	0	0	0	80	35	119	0	0	0
483.43304535977	120	doublebond, doublebond_high	20:3(8,11,14) C10_p3	0	0	0	0	0	47	33	25	67	20	0	0	0	0	46	162	53	0	24	20	0	0	0	33	19	14	4	0	0
484.44087039184	1.5	doublebond	20:3(8,11,14) C10+H_p3	0	0	0	0	0	10	11	0	0	11	11	0	0	0	11	11	0	0	0	0	0	0	0	0	0	0	0	0	0
492.33710997713	100	acylchain	-17:0-O	0	0	0	0	0	71	55	93	6	11	11	0	0	0	29	56	151	11	0	0	0	0	0	65	37	11	11	16	0
492.40957026356	15	doublebond	17:0 C8-H	0	0	0	0	0	0	9	0	0	0	14	0	0	0	11	25	0	10	0	0	0	0	0	0	6	52	0	0	0
493.41739529563	30	doublebond	17:0 C8	0	0	0	0	0	37	11	0	0	11	0	0	0	0	0	0	0	0	0	0	0	0	0	0	0	11	0	0	0
494.4252203277	1.5	doublebond	17:0 C8+H	0	0	0	0	0	48	29	21	11	0	0	0	0	0	18	13	80	0	0	11	0	0	0	11	0	37	15	0	0
495.43304535977	7.5	doublebond	20:3(8,11,14) C11-H_p3	0	0	0	0	0	11	14	0	0	0	11	0	0	0	0	11	12	0	0	0	0	0	0	0	0	0	0	0	0
496.44087039184	15	doublebond, doublebond_low	20:3(8,11,14) C11_p3	0	0	0	0	0	60	30	21	0	0	11	0	0	0	13	0	15	0	10	0	0	0	0	0	18	11	0	0	0
497.44869542391	1.5	doublebond	20:3(8,11,14) C11+H_p3	0	0	0	0	0	0	13	9	0	0	0	0	0	0	12	0	11	0	0	0	0	0	0	11	0	0	0	0	0
499.31911418418	15	doublebond	20:3(8,11,14) C1-H_p3	0	0	0	0	0	0	0	0	0	0	0	0	0	0	0	0	0	0	0	0	0	0	0	0	0	0	0	0	0
500.32693921625	30	doublebond	20:3(8,11,14) C1_p3	0	0	0	0	0	0	0	0	0	0	0	0	0	0	0	0	0	0	0	0	0	0	0	0	0	0	0	0	0
501.33476424832	1.5	doublebond	20:3(8,11,14) C1+H_p3	0	0	0	0	0	0	0	0	0	0	0	0	0	0	0	0	24	0	0	0	0	0	0	0	0	0	0	0	0
506.4252203277	15	doublebond	17:0 C9-H	0	0	0	0	0	15	52	11	0	11	0	0	0	0	16	11	22	11	0	0	0	0	0	0	0	11	0	0	10
507.43304535977	30	doublebond	17:0 C9	0	0	0	0	0	38	11	11	8	0	0	0	0	0	0	11	30	0	11	0	0	0	0	9	14	0	0	0	0
508.44087039184	121.5	doublebond, doublebond_high	17:0 C9+H, 20:3(8,11,14) C12-H_p3	0	0	0	0	0	34	43	86	5	43	10	0	0	0	14	20	26	11	11	37	0	0	0	19	38	11	0	26	0
509.33984962876	100	acylchain	-17:0	0	0	0	0	0	27	28	24	11	0	10	0	0	0	58	19	68	13	0	10	0	0	0	39	63	14	0	11	0
509.44869542391	60	doublebond	20:3(8,11,14) C12_p3	0	0	0	0	0	11	0	11	0	0	11	0	0	0	59	53	17	0	0	0	0	0	0	0	0	0	0	0	0
510.45652045598	1.5	doublebond	20:3(8,11,14) C12+H_p3	0	0	0	0	0	50	46	27	11	0	11	0	0	0	44	11	34	11	10	0	0	0	0	22	88	0	11	0	0
513.33476424832	15	doublebond	20:3(8,11,14) C2-H_p3	0	0	0	0	0	0	0	0	0	0	0	0	0	0	0	0	0	0	0	0	0	0	0	0	0	0	0	0	0
514.34258928039	45	doublebond	20:3(8,11,14) C2_p3	0	0	0	0	0	53	26	11	11	0	0	0	0	0	11	11	11	0	0	0	0	0	0	11	5	14	0	0	0
515.35041431246	60	doublebond	20:3(8,11,14) C2+H_p3	0	0	0	0	0	0	0	0	0	0	0	0	0	0	0	11	0	0	0	0	0	0	0	0	0	0	0	0	0
520.44087039184	15	doublebond	17:0 C10-H	0	0	0	0	0	45	40	34	0	0	11	0	0	0	22	31	31	0	0	0	0	0	0	17	11	18	0	0	0
521.44869542391	30	doublebond	17:0 C10	0	0	0	0	0	24	64	48	0	0	0	0	0	0	16	11	14	0	0	0	0	0	0	10	0	12	0	0	0
522.45652045598	61.5	doublebond	17:0 C10+H, 20:3(8,11,14) C13-H_p3	0	0	0	0	0	122	99	153	18	31	110	0	0	0	42	83	46	12	9	36	0	0	0	94	37	14	0	11	6
523.46434548805	120	doublebond, doublebond_high	20:3(8,11,14) C13_p3	0	0	0	0	0	47	57	14	0	11	28	0	0	0	41	22	134	0	12	0	0	0	0	70	17	9	5	28	0
524.47217052012	1.5	doublebond	20:3(8,11,14) C13+H_p3	0	0	0	0	0	0	19	0	0	0	0	0	0	0	0	0	39	0	0	0	0	0	0	0	0	0	0	0	0
527.35041431246	60	doublebond	20:3(8,11,14) C3-H_p3	0	0	0	0	0	0	19	0	0	7	20	0	0	0	19	0	46	0	0	0	0	0	0	0	0	0	0	0	0
528.35823934453	22.5	doublebond	20:3(8,11,14) C3_p3	0	0	0	0	0	0	0	0	0	0	78	0	0	0	0	5	0	0	0	0	0	0	0	0	0	0	0	0	0
529.3660643766	15	doublebond	20:3(8,11,14) C3+H_p3	0	0	0	0	0	0	0	0	0	0	0	0	0	0	0	0	0	0	0	0	0	0	0	0	0	0	0	0	0
534.45652045598	15	doublebond	17:0 C11-H	0	0	0	0	0	38	40	14	0	0	20	0	0	0	23	30	51	0	0	0	0	0	0	14	13	15	0	0	0
535.31911418418	15	doublebond	17:0 C1-H	0	0	0	0	0	14	0	0	0	0	0	0	0	0	0	0	0	0	0	0	0	0	0	0	0	0	0	0	0
535.46434548805	37.5	doublebond	17:0 C11, 20:3(8,11,14) C14-H_p3	0	0	0	0	0	56	11	6	0	0	0	0	0	0	6	0	0	0	0	0	0	0	0	0	0	0	0	0	0
536.32693921625	30	doublebond	17:0 C1	0	0	0	0	0	0	0	11	0	0	0	0	0	0	0	0	0	0	0	0	0	0	0	11	0	0	0	0	0
536.47217052012	16.5	doublebond, doublebond_low	17:0 C11+H, 20:3(8,11,14) C14_p3	0	0	0	0	0	11	56	11	0	0	11	0	0	0	9	11	10	0	0	0	0	0	0	0	12	0	0	0	0
537.33476424832	1.5	doublebond	17:0 C1+H	0	0	0	0	0	0	0	11	0	0	0	0	0	0	0	0	0	0	0	0	0	0	0	0	0	0	0	0	0
537.47999555219	1.5	doublebond	20:3(8,11,14) C14+H_p3	0	0	0	0	0	17	16	0	0	0	0	0	0	0	25	11	10	0	0	0	0	0	0	0	0	11	0	0	0
541.3660643766	15	doublebond	20:3(8,11,14) C4-H_p3	0	0	0	0	0	0	0	0	0	0	0	0	0	0	0	0	0	0	0	0	0	0	0	0	0	0	0	0	0
542.37388940867	30	doublebond	20:3(8,11,14) C4_p3	0	0	0	0	0	51	0	12	0	0	0	0	0	0	0	6	0	0	0	0	0	0	0	0	0	0	0	0	0
543.38171444074	1.5	doublebond	20:3(8,11,14) C4+H_p3	0	0	0	0	0	0	0	0	0	0	0	0	0	0	0	0	0	0	0	0	0	0	0	0	0	0	0	0	0
548.47217052012	30	doublebond	17:0 C12-H, 20:3(8,11,14) C15-H_p3	0	0	0	0	0	29	24	24	0	4	0	0	0	0	29	0	70	0	36	10	0	0	0	20	11	11	0	0	0
549.33476424832	15	doublebond	17:0 C2-H	0	0	0	0	0	0	0	0	0	0	0	0	0	0	0	0	0	0	0	12	0	0	0	0	0	0	0	0	0
549.47999555219	60	doublebond	17:0 C12, 20:3(8,11,14) C15_p3	0	0	0	0	0	19	39	10	0	0	0	0	0	0	11	0	11	0	0	0	0	0	0	0	22	0	0	0	0
550.34258928039	45	doublebond	17:0 C2	0	0	0	0	0	22	31	58	11	0	0	0	0	0	0	9	10	0	0	0	0	0	0	0	5	11	0	0	0
550.48782058426	3	doublebond	17:0 C12+H, 20:3(8,11,14) C15+H_p3	0	0	0	0	0	0	0	0	0	11	0	0	0	0	0	0	0	0	0	0	0	0	0	0	0	0	0	0	0
551.35041431246	60	doublebond	17:0 C2+H	0	0	0	0	0	0	17	0	10	0	0	0	0	0	0	11	14	0	0	0	0	0	0	0	0	0	0	0	0
555.38171444074	15	doublebond	20:3(8,11,14) C5-H_p3	0	0	0	0	0	0	11	0	0	0	0	0	0	0	0	0	0	0	0	0	0	0	0	0	0	0	0	0	0
556.38953947281	30	doublebond	20:3(8,11,14) C5_p3	0	0	0	0	0	0	0	11	0	0	0	0	0	0	0	11	0	0	0	0	0	0	0	0	0	0	0	0	0
557.39736450488	1.5	doublebond	20:3(8,11,14) C5+H_p3	0	0	0	0	0	0	0	0	0	0	0	0	0	0	0	0	0	0	0	0	0	0	0	0	0	0	0	0	0
562.48782058426	75	doublebond	17:0 C13-H, 20:3(8,11,14) C16-H_p3	0	0	0	0	0	15	82	12	20	11	0	0	0	0	11	33	16	0	0	0	0	0	0	21	22	23	0	0	0
563.35041431246	60	doublebond	17:0 C3-H	0	0	0	0	0	11	11	0	0	0	0	0	0	0	0	41	8	0	0	0	0	0	0	0	0	0	0	0	0
563.49564561633	150	doublebond, doublebond_high	17:0 C13, 20:3(8,11,14) C16_p3	0	0	0	0	0	0	11	0	13	11	0	0	0	0	11	21	21	0	0	19	0	0	0	0	0	0	0	0	0
564.35823934453	22.5	doublebond	17:0 C3	0	0	0	0	0	11	0	0	0	0	0	0	0	0	0	0	0	0	0	0	0	0	0	0	0	0	0	0	0
564.5034706484	3	doublebond	17:0 C13+H, 20:3(8,11,14) C16+H_p3	0	0	0	0	0	0	0	0	0	0	0	0	0	0	0	10	11	0	0	0	0	0	0	0	11	0	0	0	0
565.3660643766	15	doublebond	17:0 C3+H	0	0	0	0	0	0	0	0	0	0	0	0	0	0	0	0	0	0	0	0	0	0	0	0	0	0	0	0	0
569.39736450488	120	doublebond, doublebond_high	20:3(8,11,14) C6-H_p3	0	0	0	0	0	15	25	0	10	0	4	0	0	0	41	11	50	4	0	0	0	0	0	0	0	7	0	0	0
570.40518953695	60	doublebond	20:3(8,11,14) C6_p3	0	0	0	0	0	11	14	17	0	0	0	0	0	0	0	5	23	0	0	0	0	0	0	0	0	0	0	0	0
571.41301456902	1.5	doublebond	20:3(8,11,14) C6+H_p3	0	0	0	0	0	0	0	0	0	0	0	0	0	0	0	0	0	0	0	0	0	0	0	0	0	0	0	0	0
576.5034706484	30	doublebond	17:0 C14-H, 20:3(8,11,14) C17-H_p3	0	0	0	0	0	30	76	40	7	0	0	0	0	0	63	47	13	6	0	0	0	0	0	6	30	10	4	0	0
577.3660643766	15	doublebond	17:0 C4-H	0	0	0	0	0	0	0	0	0	0	0	0	0	0	0	17	46	0	0	0	0	0	0	0	0	0	0	0	0
577.51129568047	60	doublebond	17:0 C14, 20:3(8,11,14) C17_p3	0	0	0	0	0	11	11	0	0	11	0	0	0	0	0	45	0	0	0	0	0	0	0	11	11	8	0	0	0
578.37388940867	30	doublebond	17:0 C4	0	0	0	0	0	0	34	0	0	0	10	0	0	0	5	11	0	0	0	0	0	0	0	0	0	0	0	0	0
578.51912071254	3	doublebond	17:0 C14+H, 20:3(8,11,14) C17+H_p3	0	0	0	0	0	0	10	0	0	0	0	0	0	0	0	0	0	0	0	0	0	0	0	0	0	0	0	0	0
579.38171444074	1.5	doublebond	17:0 C4+H	0	0	0	0	0	0	0	0	0	0	0	0	0	0	11	0	0	0	0	0	0	0	0	0	0	0	0	0	0
583.41301456902	15	doublebond	20:3(8,11,14) C7-H_p3	0	0	0	0	0	0	11	5	0	0	0	0	0	0	0	0	0	0	0	0	0	0	0	0	0	0	0	0	0
584.42083960109	30	doublebond	20:3(8,11,14) C7_p3	0	0	0	0	0	0	11	0	11	0	0	0	0	0	11	0	0	0	0	0	0	0	0	7	0	0	0	0	0
585.42866463316	1.5	doublebond	20:3(8,11,14) C7+H_p3	0	0	0	0	0	0	0	0	0	0	0	0	0	0	0	0	0	0	0	0	0	0	0	0	0	0	0	0	0
590.51912071254	30	doublebond	17:0 C15-H, 20:3(8,11,14) C18-H_p3	0	0	0	0	0	15	56	59	5	31	0	0	0	0	19	11	18	0	0	0	0	0	0	0	11	11	0	0	0
591.38171444074	15	doublebond	17:0 C5-H	0	0	0	0	0	0	0	0	0	0	0	0	0	0	0	0	11	0	0	0	0	0	0	0	0	0	0	0	0
591.52694574461	60	doublebond	17:0 C15, 20:3(8,11,14) C18_p3	0	0	0	0	0	38	110	0	0	0	11	0	0	0	39	16	73	0	0	0	0	0	0	11	11	11	0	0	0
592.38953947281	30	doublebond	17:0 C5	0	0	0	0	0	11	0	0	0	0	0	0	0	0	0	0	0	0	5	0	0	0	0	0	0	0	0	0	0
592.53477077668	3	doublebond	17:0 C15+H, 20:3(8,11,14) C18+H_p3	0	0	0	0	0	0	0	11	0	0	0	0	0	0	0	0	0	0	0	11	0	0	0	0	0	0	0	0	0
593.39736450488	1.5	doublebond	17:0 C5+H	0	0	0	0	0	0	11	0	0	0	0	0	0	0	0	0	0	0	0	0	0	0	0	0	0	0	0	0	0
596.42083960109	7.5	doublebond	20:3(8,11,14) C8-H_p3	0	0	0	0	0	0	0	11	0	0	0	0	0	0	0	0	0	0	0	0	0	0	0	0	0	0	0	0	0
597.42866463316	15	doublebond, doublebond_low	20:3(8,11,14) C8_p3	0	0	0	0	0	11	0	0	0	0	0	0	0	0	0	17	0	0	0	0	0	0	0	0	0	0	0	0	0
598.43648966523	1.5	doublebond	20:3(8,11,14) C8+H_p3	0	0	0	0	0	0	0	0	0	0	0	0	0	0	0	0	0	0	0	0	0	0	0	0	0	0	0	0	0
604.53477077668	30	doublebond	17:0 C16-H, 20:3(8,11,14) C19-H_p3	0	0	0	0	0	23	11	11	10	0	0	0	0	0	0	0	11	0	0	0	0	0	0	11	11	0	0	0	0
605.39736450488	15	doublebond	17:0 C6-H	0	0	0	0	0	34	12	0	0	0	0	0	0	0	0	0	0	0	0	0	0	0	0	0	0	0	0	0	0
605.54259580875	60	doublebond	17:0 C16, 20:3(8,11,14) C19_p3	0	0	0	0	0	8	11	0	0	11	0	0	0	0	0	0	0	0	0	0	0	0	0	0	0	0	0	0	0
606.40518953695	30	doublebond	17:0 C6	0	0	0	0	0	32	22	0	0	0	11	0	0	0	11	0	0	0	0	0	0	0	0	0	0	0	0	0	0
606.55042084082	3	doublebond	17:0 C16+H, 20:3(8,11,14) C19+H_p3	0	0	0	0	0	0	0	0	0	0	0	0	0	0	0	0	0	0	0	0	0	0	0	0	0	0	0	0	0
607.41301456902	1.5	doublebond	17:0 C6+H	0	0	0	0	0	10	19	0	0	12	21	0	0	0	0	0	0	0	0	0	0	0	0	0	0	0	0	0	0
609.42866463316	120	doublebond, doublebond_high	20:3(8,11,14) C9-H_p3	0	0	0	0	0	69	59	15	11	0	23	0	0	0	25	19	36	0	0	0	0	0	0	41	10	11	0	0	11
610.43648966523	60	doublebond	20:3(8,11,14) C9_p3	0	0	0	0	0	0	31	0	0	0	19	0	0	0	22	0	0	10	0	0	0	0	0	0	19	11	0	0	0
611.4443146973	120	doublebond, doublebond_high	20:3(8,11,14) C9+H_p3	0	0	0	0	0	42	81	59	28	20	51	0	0	0	91	102	60	0	14	11	0	0	0	29	29	36	0	0	11
619.41301456902	15	doublebond	17:0 C7-H	0	0	0	0	0	0	0	0	0	0	0	0	0	0	0	0	0	0	0	0	0	0	0	0	0	0	0	0	0
620.42083960109	30	doublebond	17:0 C7	0	0	0	0	0	0	0	0	0	0	0	0	0	0	0	0	0	0	0	0	0	0	0	0	0	0	0	0	0
620.56607090496	500	metaboliteclass	Precursor -C2H8NO4P	0	0	0	0	0	3370	2694	2179	958	791	1047	0	0	0	2637	2691	2086	297	248	208	0	0	0	1062	1175	1314	250	184	221
621.42866463316	1.5	doublebond	17:0 C7+H	0	0	0	0	0	0	0	0	0	0	0	0	0	0	0	0	0	0	0	0	0	0	0	0	0	0	0	0	0
623.4443146973	60	doublebond	20:3(8,11,14) C10-H_p3	0	0	0	0	0	0	17	25	10	0	0	0	0	0	11	22	13	0	0	0	0	0	0	0	0	0	0	0	0
624.45213972937	120	doublebond, doublebond_high	20:3(8,11,14) C10_p3	0	0	0	0	0	11	15	63	8	11	11	0	0	0	15	11	0	0	0	0	0	0	0	21	17	16	0	11	0
625.45996476144	1.5	doublebond	20:3(8,11,14) C10+H_p3	0	0	0	0	0	0	0	0	0	0	0	0	0	0	11	0	0	11	0	0	0	0	0	0	0	0	0	0	0
633.42866463316	15	doublebond	17:0 C8-H	0	0	0	0	0	23	15	0	0	0	0	0	0	0	11	11	11	0	0	0	0	0	0	0	11	0	0	0	0
634.43648966523	30	doublebond	17:0 C8	0	0	0	0	0	19	11	12	0	0	0	0	0	0	0	35	40	0	0	0	0	0	0	12	0	0	0	0	0
635.4443146973	1.5	doublebond	17:0 C8+H	0	0	0	0	0	17	11	12	0	0	0	0	0	0	11	11	12	0	5	0	0	0	0	34	0	0	0	0	0
636.45213972937	7.5	doublebond	20:3(8,11,14) C11-H_p3	0	0	0	0	0	0	0	0	0	0	0	0	0	0	0	0	0	0	0	0	0	0	0	0	0	0	0	0	0
637.45996476144	15	doublebond, doublebond_low	20:3(8,11,14) C11_p3	0	0	0	0	0	15	39	17	0	0	0	0	0	0	10	12	36	0	11	0	0	0	0	16	11	0	0	0	0
638.46778979351	1.5	doublebond	20:3(8,11,14) C11+H_p3	0	0	0	0	0	0	0	0	0	0	0	0	0	0	0	0	0	0	0	0	0	0	0	0	0	0	0	0	0
647.4443146973	15	doublebond	17:0 C9-H	0	0	0	0	0	11	0	59	0	0	0	0	0	0	11	0	11	0	0	0	0	0	0	0	0	40	0	0	0
648.45213972937	30	doublebond	17:0 C9	0	0	0	0	0	29	8	23	0	0	0	0	0	0	0	11	40	0	0	0	0	0	0	11	11	10	0	0	0
649.45996476144	121.5	doublebond, doublebond_high	17:0 C9+H, 20:3(8,11,14) C12-H_p3	0	0	0	0	0	144	16	56	14	11	87	0	0	0	47	39	17	0	0	0	0	0	0	21	0	9	0	0	0
650.46778979351	60	doublebond	20:3(8,11,14) C12_p3	0	0	0	0	0	66	0	0	0	0	0	0	0	0	10	11	0	0	0	0	0	0	0	0	0	15	0	0	0
651.47561482558	1.5	doublebond	20:3(8,11,14) C12+H_p3	0	0	0	0	0	11	13	0	0	0	0	0	0	0	0	0	0	0	0	0	0	0	0	0	0	0	0	0	0
661.45996476144	15	doublebond	17:0 C10-H	0	0	0	0	0	11	11	0	0	0	0	0	0	0	105	0	0	0	0	0	0	0	0	0	0	0	0	0	0
662.46778979351	30	doublebond	17:0 C10	0	0	0	0	0	21	37	41	11	0	13	0	0	0	13	8	16	0	0	0	0	0	0	0	11	19	0	0	11
663.47561482558	61.5	doublebond	17:0 C10+H, 20:3(8,11,14) C13-H_p3	0	0	0	0	0	0	53	0	11	11	0	0	0	0	38	11	11	0	0	0	0	0	0	0	11	19	0	0	0
664.48343985765	120	doublebond, doublebond_high	20:3(8,11,14) C13_p3	0	0	0	0	0	19	11	0	17	0	0	0	0	0	8	55	27	10	0	0	0	0	0	11	0	11	0	0	0
665.49126488972	1.5	doublebond	20:3(8,11,14) C13+H_p3	0	0	0	0	0	0	11	0	0	0	0	0	0	0	0	0	0	0	0	0	0	0	0	0	11	0	0	0	0
675.47561482558	15	doublebond	17:0 C11-H	0	0	0	0	0	22	41	22	14	11	22	0	0	0	15	11	27	0	0	0	0	0	0	11	8	15	0	0	0
676.48343985765	37.5	doublebond	17:0 C11, 20:3(8,11,14) C14-H_p3	0	0	0	0	0	11	53	6	0	0	0	0	0	0	0	9	23	0	0	0	0	0	0	22	0	10	0	0	0
677.49126488972	16.5	doublebond, doublebond_low	17:0 C11+H, 20:3(8,11,14) C14_p3	0	0	0	0	0	0	0	0	0	0	0	0	0	0	13	0	0	0	0	0	0	0	0	0	0	0	0	0	0
678.49908992179	1.5	doublebond	20:3(8,11,14) C14+H_p3	0	0	0	0	0	0	0	0	0	0	0	0	0	0	0	0	0	0	0	0	0	0	0	0	0	0	0	0	0
689.49126488972	30	doublebond	17:0 C12-H, 20:3(8,11,14) C15-H_p3	0	0	0	0	0	35	28	40	28	11	12	0	0	0	43	80	30	14	0	0	0	0	0	10	30	23	0	8	0
690.49908992179	60	doublebond	17:0 C12, 20:3(8,11,14) C15_p3	0	0	0	0	0	11	34	35	8	0	0	0	0	0	11	11	0	0	10	0	0	0	0	12	11	0	0	0	0
691.50691495386	3	doublebond	17:0 C12+H, 20:3(8,11,14) C15+H_p3	0	0	0	0	0	0	0	0	0	0	0	0	0	0	0	0	0	0	0	0	0	0	0	0	0	0	0	0	0
703.50691495386	75	doublebond	17:0 C13-H, 20:3(8,11,14) C16-H_p3	0	0	0	0	0	30	17	27	0	9	0	0	0	0	26	7	14	0	0	0	0	0	0	11	32	0	0	0	0
704.51473998593	150	doublebond, doublebond_high	17:0 C13, 20:3(8,11,14) C16_p3	0	0	0	0	0	12	26	33	11	21	19	0	0	0	19	22	41	0	0	0	0	0	0	11	17	0	0	13	0
705.522565018	3	doublebond	17:0 C13+H, 20:3(8,11,14) C16+H_p3	0	0	0	0	0	0	0	0	0	0	0	0	0	0	0	0	0	0	0	0	0	0	0	0	0	0	0	0	0
717.522565018	30	doublebond	17:0 C14-H, 20:3(8,11,14) C17-H_p3	0	0	0	0	0	27	28	0	0	11	11	0	0	0	11	0	0	0	0	0	0	0	0	10	0	0	0	0	0
718.53039005007	60	doublebond	17:0 C14, 20:3(8,11,14) C17_p3	0	0	0	0	0	19	22	0	0	11	11	0	0	0	11	0	11	11	0	0	0	0	0	0	11	24	0	0	0
719.53821508214	3	doublebond	17:0 C14+H, 20:3(8,11,14) C17+H_p3	0	0	0	0	0	0	0	0	0	0	0	0	0	0	0	0	0	0	0	0	0	0	0	0	0	0	0	0	0
731.53821508214	30	doublebond	17:0 C15-H, 20:3(8,11,14) C18-H_p3	0	0	0	0	0	12	10	42	11	30	11	0	0	0	46	11	0	0	0	0	0	0	0	0	42	0	0	0	0
732.54604011421	60	doublebond	17:0 C15, 20:3(8,11,14) C18_p3	0	0	0	0	0	19	11	0	9	11	22	0	0	0	12	11	18	0	11	0	0	0	0	43	26	22	0	0	0
733.55386514628	3	doublebond	17:0 C15+H, 20:3(8,11,14) C18+H_p3	0	0	0	0	0	0	22	0	0	0	0	0	0	0	0	0	0	0	0	0	0	0	0	0	0	0	0	0	0
745.55386514628	30	doublebond	17:0 C16-H, 20:3(8,11,14) C19-H_p3	0	0	0	0	0	11	20	11	11	0	17	0	0	0	11	11	13	0	0	0	0	0	0	0	0	11	0	0	0
746.56169017835	60	doublebond	17:0 C16, 20:3(8,11,14) C19_p3	0	0	0	0	0	0	19	0	0	0	0	0	0	0	0	0	0	0	0	0	0	0	0	0	0	0	0	0	0
747.56951521042	3	doublebond	17:0 C16+H, 20:3(8,11,14) C19+H_p3	0	0	0	0	0	0	0	11	0	0	0	0	0	0	0	0	0	0	0	0	0	0	0	0	0	0	0	0	0
761.58516527456	999	precursor	Precursor	0	0	0	0	0	4530	6091	4444	3173	3287	3193	0	0	0	7914	6914	3777	1291	1781	1239	0	0	0	3331	2725	3065	748	761	564
