## Supplementary material for "MS-DIAL 5 multimodal mass spectrometry data mining unveils lipidome complexities": Source data: AlignmentID001480.txt

m/z	Reference intensity	Spectrum	Comment	20230404_Blank_11_POS_EAD14	20230404_C12_10_POS_EAD14	20230404_C13_9_POS_EAD14_1	20230404_C13_9_POS_EAD14_2	20230404_C13_9_POS_EAD14_3	20230404_C13x1_1_POS_EAD14_1	20230404_C13x1_1_POS_EAD14_2	20230404_C13x1_1_POS_EAD14_3	20230404_C13x10_4_POS_EAD14_1	20230404_C13x10_4_POS_EAD14_2	20230404_C13x10_4_POS_EAD14_3	20230404_C13x100_7_POS_EAD14_1	20230404_C13x100_7_POS_EAD14_2	20230404_C13x100_7_POS_EAD14_3	20230404_C13x2_2_POS_EAD14_1	20230404_C13x2_2_POS_EAD14_2	20230404_C13x2_2_POS_EAD14_3	20230404_C13x20_5_POS_EAD14_1	20230404_C13x20_5_POS_EAD14_2	20230404_C13x20_5_POS_EAD14_3	20230404_C13x200_8_POS_EAD14_1	20230404_C13x200_8_POS_EAD14_2	20230404_C13x200_8_POS_EAD14_3	20230404_C13x5_3_POS_EAD14_1	20230404_C13x5_3_POS_EAD14_2	20230404_C13x5_3_POS_EAD14_3	20230404_C13x50_6_POS_EAD14_1	20230404_C13x50_6_POS_EAD14_2	20230404_C13x50_6_POS_EAD14_3
193.12981172756	500	metaboliteclass	Header	0	0	0	0	0	4248	7090	2600	2724	2085	1681	0	0	0	4026	5587	4761	1381	2096	1549	0	0	0	2645	1681	3093	1009	1731	1389
234.15636082857	150	metaboliteclass	Header+C2H3N	0	0	0	0	0	1251	801	980	150	228	82	0	0	0	632	698	642	127	120	78	0	0	0	491	259	641	19	26	39
262.15127544813	150	metaboliteclass	Header+C3H3NO	0	0	0	0	0	309	405	408	47	37	37	0	0	0	224	160	189	40	83	21	0	0	0	50	50	213	0	15	10
264.26857652999	100	acylchain	[sph+H]+ -Header -H2O	0	0	0	0	0	157	201	119	13	25	20	0	0	0	107	73	62	5	25	13	0	0	0	50	48	84	10	0	20
335.31826635933	200	acylchain	[FAA+C2H+adduct]+	0	0	0	0	0	199	325	321	16	76	61	0	0	0	181	180	75	10	14	15	0	0	0	153	58	91	0	0	0
500.38094102979	15	doublebond	20:1(11) C1-H	0	0	0	0	0	14	33	21	0	0	0	0	0	0	11	70	11	0	0	0	0	0	0	0	11	0	0	0	0
501.38876606186	30	doublebond	20:1(11) C1	0	0	0	0	0	11	21	11	0	0	0	0	0	0	18	0	0	0	0	0	0	0	0	0	0	11	0	0	0
502.39659109393	1.5	doublebond	20:1(11) C1+H	0	0	0	0	0	10	0	0	0	0	0	0	0	0	0	0	0	0	0	0	0	0	0	0	0	0	0	0	0
514.39659109393	15	doublebond	20:1(11) C2-H	0	0	0	0	0	11	11	21	0	0	14	0	0	0	13	0	0	0	0	0	0	0	0	0	43	0	0	0	0
515.404416126	45	doublebond	20:1(11) C2	0	0	0	0	0	44	160	24	22	0	0	0	0	0	29	69	94	0	0	9	0	0	0	0	17	0	0	0	0
516.41224115807	60	doublebond	20:1(11) C2+H	0	0	0	0	0	0	0	0	0	0	0	0	0	0	0	0	0	0	0	0	0	0	0	0	0	0	0	0	0
526.43297660265	200	acylchain	[FAA+C2H+Header+adduct]+	0	0	0	0	0	865	836	445	86	97	89	0	0	0	452	372	378	63	107	36	0	0	0	194	152	128	33	25	24
528.41224115807	60	doublebond	20:1(11) C3-H	0	0	0	0	0	9	102	41	9	0	11	0	0	0	0	11	19	0	0	0	0	0	0	0	11	0	0	0	0
529.42006619014	22.5	doublebond	20:1(11) C3	0	0	0	0	0	0	0	0	0	0	0	0	0	0	0	0	11	0	0	0	0	0	0	0	0	0	0	0	0
530.42789122221	15	doublebond	20:1(11) C3+H	0	0	0	0	0	0	0	0	0	0	0	0	0	0	0	0	0	0	0	0	0	0	0	0	0	0	0	0	0
542.42789122221	15	doublebond	20:1(11) C4-H	0	0	0	0	0	0	26	0	0	0	0	0	0	0	0	0	10	0	0	0	0	0	0	0	0	0	0	0	0
543.43571625428	30	doublebond	20:1(11) C4	0	0	0	0	0	29	11	0	0	0	10	0	0	0	0	11	0	0	0	0	0	0	0	0	0	0	0	0	0
544.44354128635	1.5	doublebond	20:1(11) C4+H	0	0	0	0	0	0	0	0	0	0	0	0	0	0	0	0	17	0	0	0	0	0	0	0	0	0	0	0	0
556.44354128635	30	doublebond	18:1(4)(1OH,3OH) C3-H, 20:1(11) C5-H	0	0	0	0	0	71	13	30	18	7	0	0	0	0	4	11	35	0	0	0	0	0	0	11	0	10	0	0	0
557.45136631842	60	doublebond	18:1(4)(1OH,3OH) C3, 20:1(11) C5	0	0	0	0	0	36	26	44	0	0	0	0	0	0	11	0	14	0	0	0	0	0	0	0	0	0	0	0	0
558.45919135049	7.5	doublebond	18:1(4)(1OH,3OH) C3+H, 20:1(11) C5+H	0	0	0	0	0	24	0	0	0	0	0	0	0	0	0	0	18	0	0	0	0	0	0	0	0	0	0	0	0
569.45136631842	15	doublebond, doublebond_low	18:1(4)(1OH,3OH) C4-H	0	0	0	0	0	11	11	17	0	0	0	0	0	0	0	0	0	0	0	0	0	0	0	0	0	4	0	0	0
570.45919135049	22.5	doublebond, doublebond_low	18:1(4)(1OH,3OH) C4, 20:1(11) C6-H	0	0	0	0	0	11	52	9	0	0	0	0	0	0	11	16	15	0	0	0	0	0	0	0	0	0	0	0	0
571.46701638256	31.5	doublebond, doublebond_low	18:1(4)(1OH,3OH) C4+H, 20:1(11) C6	0	0	0	0	0	0	11	0	0	0	0	0	0	0	11	17	0	0	0	0	0	0	0	0	24	0	0	0	0
572.47484141463	1.5	doublebond	20:1(11) C6+H	0	0	0	0	0	0	0	0	0	0	0	0	0	0	11	0	0	0	0	0	0	0	0	0	0	0	0	0	0
582.45919135049	15	doublebond	18:1(4)(1OH,3OH) C5-H	0	0	0	0	0	11	25	0	0	0	0	0	0	0	0	11	0	0	0	0	0	0	0	0	11	0	0	0	0
583.46701638256	30	doublebond	18:1(4)(1OH,3OH) C5	0	0	0	0	0	9	12	0	0	0	0	0	0	0	0	0	0	0	0	0	0	0	0	0	0	0	0	0	0
584.47484141463	21	doublebond	18:1(4)(1OH,3OH) C5+H, 20:1(11) C7-H	0	0	0	0	0	41	11	0	0	0	0	0	0	0	0	0	17	0	0	0	0	0	0	0	0	0	0	0	0
585.4826664467	30	doublebond	20:1(11) C7	0	0	0	0	0	20	11	11	0	0	0	0	0	0	0	10	0	0	0	5	0	0	0	0	11	0	0	0	0
586.49049147877	1.5	doublebond	20:1(11) C7+H	0	0	0	0	0	0	0	0	0	0	0	0	0	0	0	0	0	0	0	0	0	0	0	0	0	0	0	0	0
596.47484141463	60	doublebond	18:1(4)(1OH,3OH) C6-H	0	0	0	0	0	54	11	11	0	0	0	0	0	0	7	7	11	0	0	0	0	0	0	0	0	10	0	0	0
597.4826664467	120	doublebond	18:1(4)(1OH,3OH) C6	0	0	0	0	0	176	144	124	35	15	16	0	0	0	100	103	56	10	39	7	0	0	0	22	34	32	10	0	0
598.49049147877	16.5	doublebond	18:1(4)(1OH,3OH) C6+H, 20:1(11) C8-H	0	0	0	0	0	0	11	11	0	0	0	0	0	0	0	11	0	0	0	0	0	0	0	0	7	0	0	0	0
599.49831651084	30	doublebond	20:1(11) C8	0	0	0	0	0	13	11	19	0	0	0	0	0	0	31	0	0	0	0	0	0	0	0	0	0	0	0	0	0
600.50614154291	1.5	doublebond	20:1(11) C8+H	0	0	0	0	0	0	0	0	0	0	0	0	0	0	0	0	0	0	0	0	0	0	0	0	0	0	0	0	0
610.49049147877	15	doublebond	18:1(4)(1OH,3OH) C7-H	0	0	0	0	0	15	25	18	0	0	0	0	0	0	9	0	11	0	0	0	0	0	0	45	0	11	0	0	0
611.49831651084	30	doublebond	18:1(4)(1OH,3OH) C7	0	0	0	0	0	27	39	46	0	0	0	0	0	0	11	18	0	6	0	0	0	0	0	0	12	0	0	0	0
612.50614154291	126	doublebond, doublebond_high	18:1(4)(1OH,3OH) C7+H, 20:1(11) C9-H	0	0	0	0	0	58	109	69	11	11	11	0	0	0	71	75	38	8	0	0	0	0	0	51	15	29	0	0	0
613.51396657498	60	doublebond	20:1(11) C9	0	0	0	0	0	19	19	32	0	0	0	0	0	0	11	56	0	0	0	6	0	0	0	0	0	0	0	0	0
614.52179160705	1.5	doublebond	20:1(11) C9+H	0	0	0	0	0	21	0	0	0	0	0	0	0	0	0	0	0	0	0	0	0	0	0	0	0	0	0	0	0
624.50614154291	15	doublebond	18:1(4)(1OH,3OH) C8-H	0	0	0	0	0	0	11	11	0	0	0	0	0	0	0	0	0	0	0	0	0	0	0	0	0	0	0	0	0
625.51396657498	30	doublebond	18:1(4)(1OH,3OH) C8	0	0	0	0	0	11	10	41	0	0	0	0	0	0	11	0	11	0	0	0	0	0	0	8	0	0	0	0	0
626.52179160705	21	doublebond	18:1(4)(1OH,3OH) C8+H, 20:1(11) C10-H	0	0	0	0	0	0	11	0	0	0	11	0	0	0	0	0	0	0	0	0	0	0	0	0	0	0	0	0	0
627.52961663912	30	doublebond	20:1(11) C10	0	0	0	0	0	22	28	14	0	0	0	0	0	0	23	11	0	0	0	0	0	0	0	0	14	0	0	40	0
628.53744167119	1.5	doublebond	20:1(11) C10+H	0	0	0	0	0	0	52	0	0	0	0	0	0	0	0	0	0	0	0	0	0	0	0	0	0	0	0	0	0
638.52179160705	15	doublebond	18:1(4)(1OH,3OH) C9-H	0	0	0	0	0	21	46	21	0	0	0	0	0	0	0	46	42	0	0	0	0	0	0	0	10	0	0	0	0
639.52961663912	37.5	doublebond	18:1(4)(1OH,3OH) C9, 20:1(11) C11-H	0	0	0	0	0	26	11	0	0	0	0	0	0	0	14	0	11	0	0	0	0	0	0	0	0	11	0	0	0
640.53744167119	21	doublebond, doublebond_low	18:1(4)(1OH,3OH) C9+H, 20:1(11) C11	0	0	0	0	0	0	11	0	0	0	0	0	0	0	11	0	0	0	0	0	0	0	0	0	0	0	0	0	0
641.54526670326	1.5	doublebond	20:1(11) C11+H	0	0	0	0	0	0	0	0	0	0	0	0	0	0	0	0	0	0	0	0	0	0	0	0	0	0	0	0	0
652.53744167119	30	doublebond	18:1(4)(1OH,3OH) C10-H, 20:1(11) C12-H	0	0	0	0	0	11	24	19	0	0	0	0	0	0	0	0	7	0	0	0	0	0	0	0	0	0	0	11	0
653.54526670326	60	doublebond	18:1(4)(1OH,3OH) C10, 20:1(11) C12	0	0	0	0	0	24	190	58	0	11	0	0	0	0	11	0	18	0	0	0	0	0	0	0	0	0	0	0	0
654.55309173533	7.5	doublebond	18:1(4)(1OH,3OH) C10+H, 20:1(11) C12+H	0	0	0	0	0	0	0	0	0	0	0	0	0	0	11	34	0	0	0	0	0	0	0	0	0	0	0	0	0
666.55309173533	75	doublebond	18:1(4)(1OH,3OH) C11-H, 20:1(11) C13-H	0	0	0	0	0	34	0	41	0	0	0	0	0	0	46	0	11	0	0	0	0	0	0	11	19	0	0	0	0
667.5609167674	150	doublebond, doublebond_high	18:1(4)(1OH,3OH) C11, 20:1(11) C13	0	0	0	0	0	111	95	121	11	19	19	0	0	0	35	90	41	6	0	6	0	0	0	54	45	63	0	0	0
668.56874179947	7.5	doublebond	18:1(4)(1OH,3OH) C11+H, 20:1(11) C13+H	0	0	0	0	0	0	0	0	0	0	0	0	0	0	0	0	0	0	0	0	0	0	0	0	0	0	0	0	0
680.56874179947	30	doublebond	18:1(4)(1OH,3OH) C12-H, 20:1(11) C14-H	0	0	0	0	0	59	39	79	0	0	0	0	0	0	0	36	0	6	0	0	0	0	0	0	11	0	0	0	11
681.57656683154	60	doublebond	18:1(4)(1OH,3OH) C12, 20:1(11) C14	0	0	0	0	0	0	117	71	11	28	0	0	0	0	11	37	11	0	0	0	0	0	0	0	11	0	0	0	0
682.58439186361	7.5	doublebond	18:1(4)(1OH,3OH) C12+H, 20:1(11) C14+H	0	0	0	0	0	0	0	0	0	0	0	0	0	0	0	0	0	0	0	0	0	0	0	0	0	0	0	0	0
694.58439186361	30	doublebond	18:1(4)(1OH,3OH) C13-H, 20:1(11) C15-H	0	0	0	0	0	11	60	0	0	24	0	0	0	0	0	0	11	0	0	0	0	0	0	43	0	11	0	0	0
695.59221689568	60	doublebond	18:1(4)(1OH,3OH) C13, 20:1(11) C15	0	0	0	0	0	20	53	0	0	0	6	0	0	0	11	27	11	0	0	0	0	0	0	11	0	0	0	0	0
696.60004192775	7.5	doublebond	18:1(4)(1OH,3OH) C13+H, 20:1(11) C15+H	0	0	0	0	0	0	0	0	0	0	0	0	0	0	0	0	0	0	0	0	0	0	0	0	0	0	0	0	0
708.60004192775	30	doublebond	18:1(4)(1OH,3OH) C14-H, 20:1(11) C16-H	0	0	0	0	0	17	49	11	0	0	0	0	0	0	11	11	28	0	0	0	0	0	0	11	11	0	0	0	0
709.60786695982	60	doublebond	18:1(4)(1OH,3OH) C14, 20:1(11) C16	0	0	0	0	0	64	49	57	30	0	0	0	0	0	12	11	11	0	0	0	0	0	0	0	0	0	0	0	0
710.61569199189	7.5	doublebond	18:1(4)(1OH,3OH) C14+H, 20:1(11) C16+H	0	0	0	0	0	0	0	0	0	0	0	0	0	0	0	0	0	0	0	0	0	0	0	0	0	0	0	0	0
722.61569199189	30	doublebond	18:1(4)(1OH,3OH) C15-H, 20:1(11) C17-H	0	0	0	0	0	8	58	11	11	0	12	0	0	0	39	32	18	9	0	0	0	0	0	0	0	27	0	0	0
723.62351702396	60	doublebond	18:1(4)(1OH,3OH) C15, 20:1(11) C17	0	0	0	0	0	11	63	44	0	11	0	0	0	0	25	45	19	10	0	0	0	0	0	0	29	11	0	0	0
724.63134205603	7.5	doublebond	18:1(4)(1OH,3OH) C15+H, 20:1(11) C17+H	0	0	0	0	0	11	0	0	0	0	0	0	0	0	0	0	12	0	0	0	0	0	0	0	0	0	0	0	0
736.63134205603	30	doublebond	18:1(4)(1OH,3OH) C16-H, 20:1(11) C18-H	0	0	0	0	0	29	123	11	14	0	0	0	0	0	11	37	39	0	0	0	0	0	0	24	0	0	0	0	0
737.6391670881	60	doublebond	18:1(4)(1OH,3OH) C16, 20:1(11) C18	0	0	0	0	0	180	19	94	0	0	11	0	0	0	11	11	28	6	0	0	0	0	0	21	21	11	0	10	0
738.64699212017	7.5	doublebond	18:1(4)(1OH,3OH) C16+H, 20:1(11) C18+H	0	0	0	0	0	64	8	0	0	0	0	0	0	0	11	0	0	0	0	0	0	0	0	0	0	0	0	0	0
750.64699212017	30	doublebond	18:1(4)(1OH,3OH) C17-H, 20:1(11) C19-H	0	0	0	0	0	17	6	7	0	0	0	0	0	0	0	11	0	0	0	6	0	0	0	0	0	0	0	0	0
751.65481715224	60	doublebond	18:1(4)(1OH,3OH) C17, 20:1(11) C19	0	0	0	0	0	30	29	0	0	0	0	0	0	0	11	0	22	0	0	0	0	0	0	0	0	0	0	0	0
752.66264218431	7.5	doublebond	18:1(4)(1OH,3OH) C17+H, 20:1(11) C19+H	0	0	0	0	0	0	0	0	0	0	0	0	0	0	0	0	0	0	0	0	0	0	0	0	0	0	0	0	0
766.67829224845	999	precursor	Precursor	0	0	0	0	0	8297	6064	9730	2347	2730	2123	0	0	0	3627	3443	3982	637	664	989	0	0	0	2193	3967	3303	511	322	341
