## Supplementary material for "MS-DIAL 5 multimodal mass spectrometry data mining unveils lipidome complexities": Source data: AlignmentID001493.txt

m/z	Reference intensity	Spectrum	Comment	20230404_Blank_11_POS_EAD14	20230404_C12_10_POS_EAD14	20230404_C13_9_POS_EAD14_1	20230404_C13_9_POS_EAD14_2	20230404_C13_9_POS_EAD14_3	20230404_C13x1_1_POS_EAD14_1	20230404_C13x1_1_POS_EAD14_2	20230404_C13x1_1_POS_EAD14_3	20230404_C13x10_4_POS_EAD14_1	20230404_C13x10_4_POS_EAD14_2	20230404_C13x10_4_POS_EAD14_3	20230404_C13x100_7_POS_EAD14_1	20230404_C13x100_7_POS_EAD14_2	20230404_C13x100_7_POS_EAD14_3	20230404_C13x2_2_POS_EAD14_1	20230404_C13x2_2_POS_EAD14_2	20230404_C13x2_2_POS_EAD14_3	20230404_C13x20_5_POS_EAD14_1	20230404_C13x20_5_POS_EAD14_2	20230404_C13x20_5_POS_EAD14_3	20230404_C13x200_8_POS_EAD14_1	20230404_C13x200_8_POS_EAD14_2	20230404_C13x200_8_POS_EAD14_3	20230404_C13x5_3_POS_EAD14_1	20230404_C13x5_3_POS_EAD14_2	20230404_C13x5_3_POS_EAD14_3	20230404_C13x50_6_POS_EAD14_1	20230404_C13x50_6_POS_EAD14_2	20230404_C13x50_6_POS_EAD14_3
184.07332101419	500	metaboliteclass	Header	0	0	0	0	0	8914	11998	15393	3420	4126	3613	1066	602	626	12825	8647	9063	2911	3518	3200	0	0	0	5535	6218	7476	1644	978	1714
224.10462114247	400	metaboliteclass	Gly-C	0	0	0	0	0	8412	7107	7048	1480	2243	2213	373	521	278	5606	4391	5101	1657	1712	1181	0	0	0	3316	3461	5256	450	432	328
226.08388569789	400	metaboliteclass	Gly-O	0	0	0	0	0	3588	3355	2784	865	841	736	60	53	111	2140	3158	3005	280	373	192	0	0	0	1481	1511	1587	163	79	85
386.310733590955	40	precursor	Precursor2+	0	0	0	0	0	3017	3803	4022	602	326	568	68	36	16	1509	1798	1240	374	293	259	0	0	0	1654	1462	1297	68	28	32
490.36558685241	200	acylchain	-18:1(9)-O	0	0	0	0	0	273	332	537	36	77	30	0	5	0	268	276	406	23	11	22	0	0	0	122	156	172	11	14	0
491.33702637576	150	snposition	-CH2(Sn1)	0	0	0	0	0	337	363	292	20	20	32	0	7	5	153	181	182	11	41	27	0	0	0	223	93	239	0	0	0
505.3526764399	300	acylchain	-P-18:0-O	0	0	0	0	0	5324	5147	3668	385	532	570	35	24	32	2029	2723	1964	457	452	366	0	0	0	1957	1580	1938	81	94	66
508.37615153611	100	acylchain	-18:1(9)	0	0	0	0	0	739	1730	920	50	74	82	13	15	5	452	329	374	31	29	31	0	0	0	182	252	355	39	12	0
522.35541609153	100	acylchain	-P-18:0	0	0	0	0	0	182	311	156	47	31	37	0	0	0	205	212	122	19	11	19	0	0	0	148	157	187	0	10	0
533.34759105946	12.5	doublebond	P-18:0 C1-H	0	0	0	0	0	11	24	0	0	0	0	0	0	0	29	11	0	16	0	0	0	0	0	8	0	0	0	0	0
534.35541609153	50	doublebond, doublebond_low	P-18:0 C1, 18:1(9) C1-H	0	0	0	0	0	62	64	50	12	14	0	0	0	0	81	40	60	11	0	51	0	0	0	40	42	18	0	0	0
535.3632411236	52.5	doublebond	P-18:0 C1+H, 18:1(9) C1	0	0	0	0	0	137	168	187	11	22	29	0	5	0	114	80	91	10	0	0	0	0	0	156	97	80	0	0	0
536.37106615567	2.5	doublebond	18:1(9) C1+H	0	0	0	0	0	90	48	131	22	8	0	0	0	0	12	18	30	0	7	0	0	0	0	11	33	77	0	0	0
546.35541609153	25	doublebond	P-18:0 C2-H	0	0	0	0	0	60	12	20	11	0	0	0	0	0	0	27	19	0	0	0	0	0	0	0	11	0	0	0	0
547.3632411236	75	doublebond	P-18:0 C2	0	0	0	0	0	38	15	102	0	0	0	0	0	0	11	11	0	0	0	11	0	0	0	47	0	5	0	0	0
548.37106615567	125	doublebond	P-18:0 C2+H, 18:1(9) C2-H	0	0	0	0	0	37	173	109	11	0	11	0	0	0	18	28	38	40	0	0	0	0	0	17	35	0	0	0	0
549.37889118774	75	doublebond	18:1(9) C2	0	0	0	0	0	81	64	69	11	0	11	0	5	0	57	50	47	15	20	0	0	0	0	30	19	66	0	0	0
550.38671621981	100	doublebond	18:1(9) C2+H	0	0	0	0	0	40	174	127	0	0	0	0	0	0	73	19	60	11	0	10	0	0	0	11	87	9	0	0	0
560.37106615567	25	doublebond	P-18:0 C3-H	0	0	0	0	0	36	123	109	6	10	0	0	0	0	94	105	55	0	11	0	0	0	0	32	19	56	0	0	0
561.37889118774	125	doublebond, doublebond_high	P-18:0 C3	0	0	0	0	0	485	596	395	58	79	87	0	9	5	243	410	223	148	87	47	0	0	0	261	310	382	23	0	11
562.38671621981	100	doublebond	P-18:0 C3+H, 18:1(9) C3-H	0	0	0	0	0	297	375	440	23	63	23	0	5	0	155	171	141	31	41	72	0	0	0	98	148	220	0	0	0
563.39454125188	37.5	doublebond	18:1(9) C3	0	0	0	0	0	12	142	35	0	0	10	0	0	0	11	0	22	0	0	0	0	0	0	54	26	0	0	0	0
564.40236628395	25	doublebond	18:1(9) C3+H	0	0	0	0	0	29	41	48	0	0	0	0	0	0	29	22	37	0	0	0	0	0	0	11	11	29	0	0	0
574.38671621981	25	doublebond	P-18:0 C4-H	0	0	0	0	0	29	208	55	6	11	0	0	0	0	69	42	80	11	0	0	0	0	0	28	50	39	0	0	0
575.39454125188	50	doublebond	P-18:0 C4	0	0	0	0	0	15	46	18	0	0	0	0	0	0	63	28	19	0	0	0	0	0	0	0	10	29	0	0	0
576.40236628395	27.5	doublebond	P-18:0 C4+H, 18:1(9) C4-H	0	0	0	0	0	104	157	105	11	39	0	0	0	0	34	61	125	0	0	0	0	0	0	29	11	21	0	0	0
577.41019131602	50	doublebond	18:1(9) C4	0	0	0	0	0	21	16	64	0	11	0	0	0	0	31	38	18	0	0	0	0	0	0	11	17	18	0	0	0
578.41801634809	2.5	doublebond	18:1(9) C4+H	0	0	0	0	0	34	11	12	0	0	0	0	0	0	0	0	0	0	0	0	0	0	0	0	0	0	0	0	0
588.40236628395	25	doublebond	P-18:0 C5-H	0	0	0	0	0	10	0	11	11	11	0	0	0	0	11	37	25	11	0	0	0	0	0	0	71	11	0	0	0
589.41019131602	50	doublebond	P-18:0 C5	0	0	0	0	0	25	49	19	0	11	0	0	0	0	114	48	28	0	11	0	0	0	0	19	0	11	0	0	0
590.41801634809	27.5	doublebond	P-18:0 C5+H, 18:1(9) C5-H	0	0	0	0	0	50	133	116	0	0	0	0	0	0	89	34	16	0	0	0	0	0	0	36	11	11	0	0	0
591.42584138016	50	doublebond	18:1(9) C5	0	0	0	0	0	38	45	22	11	0	10	0	0	0	47	27	18	0	0	0	0	0	0	19	27	13	0	0	0
592.43366641223	2.5	doublebond	18:1(9) C5+H	0	0	0	0	0	16	16	52	0	0	0	0	0	0	0	17	0	0	0	0	0	0	0	9	11	40	0	0	0
602.41801634809	25	doublebond	P-18:0 C6-H	0	0	0	0	0	19	52	37	0	0	0	0	0	0	39	48	44	0	0	0	0	0	0	0	44	11	0	0	0
603.42584138016	50	doublebond	P-18:0 C6	0	0	0	0	0	9	49	30	0	0	0	0	0	0	11	11	11	11	0	0	0	0	0	11	0	0	0	0	0
604.43366641223	27.5	doublebond	P-18:0 C6+H, 18:1(9) C6-H	0	0	0	0	0	79	131	143	36	11	34	0	0	0	24	53	26	0	11	11	0	0	0	52	72	128	0	0	11
605.4414914443	50	doublebond	18:1(9) C6	0	0	0	0	0	39	124	74	11	11	18	0	0	0	18	46	15	0	0	0	0	0	0	21	23	60	0	0	0
606.44931647637	2.5	doublebond	18:1(9) C6+H	0	0	0	0	0	50	45	88	0	0	0	0	0	0	42	42	0	0	0	0	0	0	0	11	30	4	0	0	0
616.43366641223	25	doublebond	P-18:0 C7-H	0	0	0	0	0	34	168	80	11	13	10	0	0	0	52	49	50	0	0	0	0	0	0	29	93	22	0	0	0
617.4414914443	50	doublebond	P-18:0 C7	0	0	0	0	0	71	71	107	11	45	11	0	0	0	46	27	25	11	0	15	0	0	0	11	48	38	0	0	0
618.44931647637	202.5	doublebond, doublebond_high	P-18:0 C7+H, 18:1(9) C7-H	0	0	0	0	0	450	491	351	35	118	45	6	6	8	134	163	168	40	72	32	0	0	0	79	149	118	0	0	0
619.45714150844	100	doublebond	18:1(9) C7	0	0	0	0	0	54	116	83	0	11	39	0	0	0	75	85	39	0	0	0	0	0	0	26	19	33	0	0	0
620.46496654051	2.5	doublebond	18:1(9) C7+H	0	0	0	0	0	61	145	41	11	0	0	0	0	0	17	75	28	0	0	0	0	0	0	17	0	0	0	0	0
630.44931647637	25	doublebond	P-18:0 C8-H	0	0	0	0	0	31	52	101	0	55	0	0	0	0	51	11	70	0	0	0	0	0	0	29	40	63	0	0	0
631.45714150844	50	doublebond	P-18:0 C8	0	0	0	0	0	63	55	72	0	0	19	0	0	0	30	29	68	0	0	0	0	0	0	57	26	32	0	0	0
632.46496654051	27.5	doublebond	P-18:0 C8+H, 18:1(9) C8-H	0	0	0	0	0	59	149	92	11	11	0	0	0	0	46	55	23	10	0	13	0	0	0	29	11	28	0	0	0
633.47279157258	50	doublebond	18:1(9) C8	0	0	0	0	0	43	144	93	9	0	0	0	0	0	74	38	14	0	0	10	0	0	0	46	80	51	0	0	0
634.48061660465	2.5	doublebond	18:1(9) C8+H	0	0	0	0	0	78	298	147	11	11	0	0	0	0	51	52	49	49	0	0	0	0	0	43	57	49	0	0	0
644.46496654051	25	doublebond	P-18:0 C9-H	0	0	0	0	0	68	90	55	30	0	36	0	8	0	18	80	18	0	7	40	0	0	0	18	45	44	0	0	0
645.47279157258	62.5	doublebond	P-18:0 C9, 18:1(9) C9-H	0	0	0	0	0	62	82	90	0	11	10	0	0	0	51	81	11	0	0	0	0	0	0	14	20	0	0	0	0
646.48061660465	27.5	doublebond, doublebond_low	P-18:0 C9+H, 18:1(9) C9	0	0	0	0	0	90	117	48	0	0	13	0	0	0	52	43	57	0	11	0	0	0	0	52	36	20	0	0	0
647.48844163672	2.5	doublebond	18:1(9) C9+H	0	0	0	0	0	15	26	39	11	0	0	0	0	0	63	0	9	0	0	0	0	0	0	0	0	0	0	0	0
658.48061660465	50	doublebond	P-18:0 C10-H, 18:1(9) C10-H	0	0	0	0	0	79	145	79	27	42	37	0	0	0	68	61	43	0	0	28	0	0	0	71	39	35	0	0	0
659.48844163672	100	doublebond	P-18:0 C10, 18:1(9) C10	0	0	0	0	0	40	79	74	11	0	0	0	0	0	38	72	61	0	11	6	0	0	0	88	59	31	0	0	0
660.49626666879	5	doublebond	P-18:0 C10+H, 18:1(9) C10+H	0	0	0	0	0	69	97	89	0	0	0	0	0	0	11	11	176	0	0	0	0	0	0	11	19	29	0	0	0
672.49626666879	125	doublebond	P-18:0 C11-H, 18:1(9) C11-H	0	0	0	0	0	266	352	341	12	63	31	0	0	0	162	233	104	0	25	12	0	0	0	108	149	156	0	0	0
673.50409170086	250	doublebond, doublebond_high	P-18:0 C11, 18:1(9) C11	0	0	0	0	0	401	892	483	30	91	83	0	6	0	337	489	301	34	49	34	0	0	0	131	209	215	0	11	11
674.51191673293	5	doublebond	P-18:0 C11+H, 18:1(9) C11+H	0	0	0	0	0	23	0	100	0	0	0	0	0	0	87	35	11	0	8	11	0	0	0	0	44	16	18	0	0
686.51191673293	50	doublebond	P-18:0 C12-H, 18:1(9) C12-H	0	0	0	0	0	214	237	327	11	11	20	0	0	0	133	100	119	50	11	11	0	0	0	56	70	97	0	0	0
687.519741765	100	doublebond	P-18:0 C12, 18:1(9) C12	0	0	0	0	0	117	209	99	9	11	22	0	0	6	48	57	65	0	11	0	0	0	0	55	110	49	0	11	5
688.52756679707	5	doublebond	P-18:0 C12+H, 18:1(9) C12+H	0	0	0	0	0	14	34	23	0	0	0	0	0	0	24	0	0	0	0	0	0	0	0	0	0	11	0	0	0
700.52756679707	50	doublebond	P-18:0 C13-H, 18:1(9) C13-H	0	0	0	0	0	78	144	118	11	10	11	0	0	0	84	131	148	15	15	0	0	0	0	61	49	94	0	11	0
701.53539182914	100	doublebond	P-18:0 C13, 18:1(9) C13	0	0	0	0	0	142	181	145	9	53	11	0	0	0	70	64	48	12	0	11	0	0	0	55	39	137	0	0	0
702.54321686121	5	doublebond	P-18:0 C13+H, 18:1(9) C13+H	0	0	0	0	0	12	19	26	0	0	0	0	0	0	0	37	10	0	0	0	0	0	0	11	27	14	0	0	0
714.54321686121	50	doublebond	P-18:0 C14-H, 18:1(9) C14-H	0	0	0	0	0	126	272	140	17	24	24	0	0	0	70	115	125	10	22	19	0	0	0	85	72	47	0	0	0
715.55104189328	100	doublebond	P-18:0 C14, 18:1(9) C14	0	0	0	0	0	72	95	132	24	10	0	0	0	0	27	50	54	24	81	0	0	0	0	35	59	63	0	0	0
716.55886692535	5	doublebond	P-18:0 C14+H, 18:1(9) C14+H	0	0	0	0	0	6	11	0	0	0	0	0	0	0	11	22	12	0	0	0	0	0	0	11	11	0	0	0	0
728.55886692535	50	doublebond	P-18:0 C15-H, 18:1(9) C15-H	0	0	0	0	0	197	403	172	12	11	11	0	0	0	83	90	114	11	11	12	0	0	0	55	34	29	0	0	0
729.56669195742	100	doublebond	P-18:0 C15, 18:1(9) C15	0	0	0	0	0	110	335	202	129	36	0	0	0	0	224	148	81	0	38	0	0	0	0	100	53	167	0	0	0
730.57451698949	5	doublebond	P-18:0 C15+H, 18:1(9) C15+H	0	0	0	0	0	17	32	22	0	0	0	0	0	0	47	11	21	0	0	0	0	0	0	11	9	0	0	0	0
742.57451698949	50	doublebond	P-18:0 C16-H, 18:1(9) C16-H	0	0	0	0	0	157	193	299	15	11	11	0	0	6	101	76	139	19	7	11	0	0	0	144	80	116	0	11	0
743.58234202156	100	doublebond	P-18:0 C16, 18:1(9) C16	0	0	0	0	0	239	347	163	42	30	82	0	0	6	183	170	188	20	0	11	0	0	0	40	247	179	0	0	11
744.59016705363	5	doublebond	P-18:0 C16+H, 18:1(9) C16+H	0	0	0	0	0	60	111	107	0	0	0	0	0	0	93	79	21	11	0	0	0	0	0	25	22	0	0	0	0
756.59016705363	50	doublebond	P-18:0 C17-H, 18:1(9) C17-H	0	0	0	0	0	129	261	198	25	57	29	0	0	6	191	144	190	14	11	31	0	0	0	242	179	324	11	0	0
757.5979920857	100	doublebond	P-18:0 C17, 18:1(9) C17	0	0	0	0	0	199	205	346	68	90	12	0	0	0	146	105	75	27	23	11	0	0	0	132	94	183	10	0	0
758.60581711777	5	doublebond	P-18:0 C17+H, 18:1(9) C17+H	0	0	0	0	0	6	0	11	0	0	0	0	0	0	0	0	11	0	0	0	0	0	0	0	29	15	0	0	0
772.62146718191	999	precursor	Precursor	0	0	0	0	0	18984	13944	18416	7336	4549	4679	1035	924	519	13416	11419	10735	2970	6888	4202	0	0	0	9433	10087	13049	835	711	1171
