## Supplementary material for "MS-DIAL 5 multimodal mass spectrometry data mining unveils lipidome complexities": Source data: AlignmentID001514.txt

m/z	Reference intensity	Spectrum	Comment	20230404_Blank_11_POS_EAD14	20230404_C12_10_POS_EAD14	20230404_C13_9_POS_EAD14_1	20230404_C13_9_POS_EAD14_2	20230404_C13_9_POS_EAD14_3	20230404_C13x1_1_POS_EAD14_1	20230404_C13x1_1_POS_EAD14_2	20230404_C13x1_1_POS_EAD14_3	20230404_C13x10_4_POS_EAD14_1	20230404_C13x10_4_POS_EAD14_2	20230404_C13x10_4_POS_EAD14_3	20230404_C13x100_7_POS_EAD14_1	20230404_C13x100_7_POS_EAD14_2	20230404_C13x100_7_POS_EAD14_3	20230404_C13x2_2_POS_EAD14_1	20230404_C13x2_2_POS_EAD14_2	20230404_C13x2_2_POS_EAD14_3	20230404_C13x20_5_POS_EAD14_1	20230404_C13x20_5_POS_EAD14_2	20230404_C13x20_5_POS_EAD14_3	20230404_C13x200_8_POS_EAD14_1	20230404_C13x200_8_POS_EAD14_2	20230404_C13x200_8_POS_EAD14_3	20230404_C13x5_3_POS_EAD14_1	20230404_C13x5_3_POS_EAD14_2	20230404_C13x5_3_POS_EAD14_3	20230404_C13x50_6_POS_EAD14_1	20230404_C13x50_6_POS_EAD14_2	20230404_C13x50_6_POS_EAD14_3
184.07332101419	300	metaboliteclass	Header	0	0	0	0	0	10365	8353	11901	5659	4781	5521	1950	2139	1589	12053	8253	9653	4102	4928	3911	1896	1544	1650	5245	5637	8611	1472	3992	2145
229.10271593568	100	metaboliteclass	Gly-O	0	0	0	0	0	7385	9192	6359	3918	3228	3429	1022	498	214	4521	7378	8025	2714	2161	2111	173	481	99	5524	5284	3367	1221	1434	1289
229.13600487212	150	metaboliteclass	Gly-C	0	0	0	0	0	0	0	0	0	0	0	0	0	188	0	0	0	0	0	0	0	0	144	0	0	0	261	0	0
389.81605773349	150	metaboliteclass	[Precursor]2+	0	0	0	0	0	1749	2058	1776	566	549	1079	68	75	82	1797	1170	1342	297	252	485	21	29	56	850	945	683	117	289	259
494.35585661355	50	snposition	-CD2(Sn1)	0	0	0	0	0	457	1004	843	290	312	306	11	50	42	680	835	677	175	207	133	16	10	11	583	478	402	36	96	76
497.37623513748	50	acylchain	-18:1(9)-O	0	0	0	0	0	326	378	471	240	168	215	12	11	11	322	175	301	102	54	83	0	0	12	269	182	173	28	15	94
509.37623513748	50	acylchain	-17:0-O	0	0	0	0	0	382	437	296	131	123	97	11	11	0	226	235	167	62	38	63	0	6	10	153	189	126	20	11	50
515.38679982118	50	acylchain	-18:1(9)	0	0	0	0	0	1097	2431	1577	447	382	518	43	73	61	1412	1079	925	207	192	158	25	15	15	546	545	1022	65	110	74
527.38679982118	50	acylchain	-17:0	0	0	0	0	0	459	944	511	91	161	180	11	22	16	410	480	233	31	75	197	11	6	6	111	222	275	24	98	82
541.3660643766	5	doublebond	18:1(9) C1-H	0	0	0	0	0	11	66	79	21	18	0	6	0	0	49	68	70	13	0	0	0	0	0	20	11	20	0	0	0
542.37388940867	10	doublebond	18:1(9) C1	0	0	0	0	0	61	39	33	0	0	0	0	0	0	31	0	11	4	0	10	0	0	0	11	0	0	0	11	0
543.38171444074	0.5	doublebond	18:1(9) C1+H	0	0	0	0	0	86	31	49	18	0	0	0	0	0	47	90	48	11	14	9	0	0	0	0	51	20	12	13	11
553.3660643766	5	doublebond	17:0 C1-H	0	0	0	0	0	46	71	152	33	27	61	0	0	9	204	65	68	17	0	0	0	0	0	31	37	11	0	11	0
554.37388940867	10	doublebond	17:0 C1	0	0	0	0	0	77	50	105	28	29	48	0	18	0	327	113	49	11	28	14	0	0	0	73	55	38	0	0	12
555.38171444074	5.5	doublebond	17:0 C1+H, 18:1(9) C2-H	0	0	0	0	0	101	139	139	34	41	47	0	0	0	50	74	124	0	16	24	0	0	0	97	66	41	10	0	18
556.38953947281	15	doublebond	18:1(9) C2	0	0	0	0	0	320	501	800	269	282	127	26	14	42	457	415	324	69	35	64	0	0	0	189	206	134	42	33	11
557.39736450488	20	doublebond	18:1(9) C2+H	0	0	0	0	0	94	163	104	41	31	26	0	0	11	77	52	34	46	19	21	0	0	0	61	73	86	11	62	0
567.38171444074	5	doublebond	17:0 C2-H	0	0	0	0	0	345	259	205	111	50	71	11	0	0	185	270	360	105	11	39	0	0	11	72	105	68	24	11	75
568.38953947281	15	doublebond	17:0 C2	0	0	0	0	0	819	1123	725	209	402	268	41	46	23	483	576	888	146	110	82	0	0	0	487	501	179	59	104	44
569.39736450488	40	doublebond	17:0 C2+H, 18:1(9) C3-H	0	0	0	0	0	731	799	721	232	180	304	41	25	14	972	652	587	138	92	95	18	11	16	606	478	346	25	87	27
570.40518953695	7.5	doublebond	18:1(9) C3	0	0	0	0	0	96	83	128	11	50	42	0	0	0	148	154	105	21	11	8	0	0	0	47	32	32	0	11	0
571.41301456902	5	doublebond	18:1(9) C3+H	0	0	0	0	0	0	44	0	0	0	0	0	0	0	0	0	0	0	0	0	0	0	0	0	0	0	0	0	0
581.39736450488	20	doublebond	17:0 C3-H	0	0	0	0	0	276	461	309	204	104	121	11	0	16	463	239	374	47	68	68	0	0	0	162	185	181	39	12	38
582.40518953695	7.5	doublebond	17:0 C3	0	0	0	0	0	80	126	107	13	42	94	0	0	0	235	70	63	28	10	69	0	0	0	86	70	19	9	0	11
583.41301456902	10	doublebond	17:0 C3+H, 18:1(9) C4-H	0	0	0	0	0	134	169	126	147	33	33	0	0	15	70	129	109	11	20	12	0	0	0	101	55	58	8	0	0
584.42083960109	10	doublebond	18:1(9) C4	0	0	0	0	0	119	192	109	37	29	58	0	0	0	152	42	84	11	29	42	0	0	0	70	37	70	0	9	0
585.42866463316	0.5	doublebond	18:1(9) C4+H	0	0	0	0	0	11	0	0	0	0	0	0	0	0	0	0	31	0	0	0	0	0	0	0	0	0	0	0	0
594.55042084082	25	metaboliteclass	Precursor-Header	0	0	0	0	0	688	1000	1143	461	226	337	64	72	23	998	775	647	173	171	150	39	11	0	366	267	422	69	38	110
595.41301456902	5	doublebond	17:0 C4-H	0	0	0	0	0	0	16	0	31	31	21	0	0	0	11	0	22	100	54	40	0	0	0	68	60	25	0	0	0
596.42083960109	10	doublebond	17:0 C4	0	0	0	0	0	243	96	159	44	50	45	12	0	0	58	95	79	49	0	16	0	0	0	101	16	29	0	0	22
597.42866463316	5.5	doublebond	17:0 C4+H, 18:1(9) C5-H	0	0	0	0	0	147	151	253	58	50	75	0	0	0	148	171	71	28	0	30	0	0	0	56	29	32	0	11	11
598.43648966523	10	doublebond	18:1(9) C5	0	0	0	0	0	79	127	133	14	27	102	62	0	10	148	55	116	11	15	33	0	11	0	79	115	65	11	10	0
599.4443146973	0.5	doublebond	18:1(9) C5+H	0	0	0	0	0	11	0	11	0	0	11	0	0	0	0	0	13	0	0	0	0	0	0	0	0	0	0	0	0
609.42866463316	5	doublebond	17:0 C5-H	0	0	0	0	0	191	141	138	42	19	45	0	0	0	132	317	194	32	32	30	0	0	0	57	44	40	11	11	11
610.43648966523	10	doublebond	17:0 C5	0	0	0	0	0	204	227	180	63	65	96	0	0	0	198	123	203	19	14	83	0	0	0	40	48	41	13	30	0
611.4443146973	5.5	doublebond	17:0 C5+H, 18:1(9) C6-H	0	0	0	0	0	157	281	178	81	68	71	13	0	0	126	65	106	11	20	33	0	0	11	55	78	114	36	0	17
612.45213972937	10	doublebond	18:1(9) C6	0	0	0	0	0	105	106	161	32	26	28	0	0	0	120	137	75	0	33	11	0	0	0	90	57	66	11	89	0
613.45996476144	0.5	doublebond	18:1(9) C6+H	0	0	0	0	0	0	11	0	0	0	0	0	0	0	11	11	16	0	0	0	0	0	0	0	0	0	0	0	0
623.4443146973	5	doublebond	17:0 C6-H	0	0	0	0	0	257	265	369	178	95	231	31	0	16	195	174	137	30	87	15	0	0	0	54	140	140	11	23	0
624.45213972937	10	doublebond	17:0 C6	0	0	0	0	0	186	273	503	124	129	121	34	0	11	300	229	359	30	30	28	0	0	0	173	135	169	12	91	54
625.45996476144	40.5	doublebond, doublebond_high	17:0 C6+H, 18:1(9) C7-H	0	0	0	0	0	721	893	685	227	126	298	0	11	0	597	647	352	67	116	208	0	11	11	246	302	263	54	53	20
626.46778979351	20	doublebond	18:1(9) C7	0	0	0	0	0	153	197	197	49	42	38	0	0	0	351	158	88	32	15	28	0	0	0	102	129	44	17	11	32
627.47561482558	0.5	doublebond	18:1(9) C7+H	0	0	0	0	0	29	11	11	0	8	0	0	0	0	0	0	11	0	0	0	0	0	0	0	18	0	0	0	0
637.45996476144	5	doublebond	17:0 C7-H	0	0	0	0	0	184	259	179	70	105	86	11	11	0	176	142	183	8	40	11	0	11	0	59	92	53	8	12	11
638.46778979351	10	doublebond	17:0 C7	0	0	0	0	0	360	241	184	46	44	131	0	0	11	220	225	123	11	54	28	0	0	0	22	79	78	35	49	25
639.47561482558	5.5	doublebond	17:0 C7+H, 18:1(9) C8-H	0	0	0	0	0	133	296	174	56	101	54	0	0	11	96	99	73	34	11	23	11	0	0	69	102	67	11	20	24
640.48343985765	10	doublebond	18:1(9) C8	0	0	0	0	0	231	194	187	36	47	80	0	0	0	0	217	161	31	40	47	0	0	0	83	109	63	11	11	0
641.49126488972	0.5	doublebond	18:1(9) C8+H	0	0	0	0	0	27	76	102	7	0	31	0	0	0	11	33	23	0	0	11	0	0	0	11	11	11	0	0	0
651.47561482558	5	doublebond	17:0 C8-H	0	0	0	0	0	238	182	210	153	167	60	18	0	0	221	183	142	12	30	38	0	0	0	275	87	93	30	7	0
652.48343985765	12.5	doublebond	17:0 C8, 18:1(9) C9-H	0	0	0	0	0	146	235	180	115	42	39	53	11	0	111	213	174	44	32	23	0	0	0	84	40	57	24	11	0
653.49126488972	5.5	doublebond, doublebond_low	17:0 C8+H, 18:1(9) C9	0	0	0	0	0	130	208	266	42	26	44	0	0	0	89	166	53	11	41	11	0	0	0	67	69	56	0	11	11
654.49908992179	0.5	doublebond	18:1(9) C9+H	0	0	0	0	0	65	44	99	13	11	11	0	0	0	36	56	40	0	0	11	0	0	0	82	68	128	0	0	0
665.49126488972	10	doublebond	17:0 C9-H, 18:1(9) C10-H	0	0	0	0	0	136	349	297	123	87	149	11	0	0	193	210	222	59	6	81	0	0	0	80	119	64	38	51	23
666.49908992179	20	doublebond	17:0 C9, 18:1(9) C10	0	0	0	0	0	278	177	424	46	137	79	17	8	11	231	280	378	20	71	25	0	0	0	86	129	113	15	35	11
667.50691495386	1	doublebond	17:0 C9+H, 18:1(9) C10+H	0	0	0	0	0	133	220	239	19	64	84	11	0	0	103	201	127	11	44	18	0	0	0	32	44	57	0	0	14
679.50691495386	25	doublebond	17:0 C10-H, 18:1(9) C11-H	0	0	0	0	0	216	612	327	143	97	169	11	11	0	402	437	355	164	46	88	0	0	11	207	209	226	30	53	24
680.51473998593	50	doublebond, doublebond_high	17:0 C10, 18:1(9) C11	0	0	0	0	0	760	1144	1114	262	261	209	12	27	25	931	729	514	99	76	157	0	10	6	224	471	410	179	141	36
681.522565018	1	doublebond	17:0 C10+H, 18:1(9) C11+H	0	0	0	0	0	11	0	135	64	24	23	0	0	0	156	184	128	11	8	52	0	0	4	119	125	64	0	40	7
693.522565018	10	doublebond	17:0 C11-H, 18:1(9) C12-H	0	0	0	0	0	464	311	387	111	83	82	11	0	0	320	324	403	75	54	62	0	8	0	102	144	222	12	26	23
694.53039005007	20	doublebond	17:0 C11, 18:1(9) C12	0	0	0	0	0	191	354	323	128	106	168	0	11	0	203	233	149	99	87	20	11	0	0	86	140	108	0	123	27
695.53821508214	1	doublebond	17:0 C11+H, 18:1(9) C12+H	0	0	0	0	0	124	196	329	34	25	53	0	0	0	105	142	80	21	20	0	0	0	0	24	15	52	0	0	0
707.53821508214	10	doublebond	17:0 C12-H, 18:1(9) C13-H	0	0	0	0	0	166	593	377	166	218	84	28	11	0	227	216	154	68	57	16	0	0	0	112	61	81	19	89	64
708.54604011421	20	doublebond	17:0 C12, 18:1(9) C13	0	0	0	0	0	177	224	155	115	56	87	0	0	0	156	354	186	27	44	52	11	0	48	83	65	53	15	24	40
709.55386514628	1	doublebond	17:0 C12+H, 18:1(9) C13+H	0	0	0	0	0	46	67	40	0	0	11	0	0	0	108	80	45	14	10	10	0	11	0	35	0	23	0	11	0
721.55386514628	10	doublebond	17:0 C13-H, 18:1(9) C14-H	0	0	0	0	0	328	340	440	52	91	49	0	0	25	186	374	165	39	48	21	10	0	11	100	126	99	11	22	16
722.56169017835	20	doublebond	17:0 C13, 18:1(9) C14	0	0	0	0	0	192	224	302	71	72	69	0	8	8	213	263	157	67	30	30	0	0	0	34	218	103	11	12	21
723.56951521042	1	doublebond	17:0 C13+H, 18:1(9) C14+H	0	0	0	0	0	52	11	13	11	11	11	0	0	0	22	76	42	0	0	0	0	0	0	11	20	19	0	0	0
735.56951521042	10	doublebond	17:0 C14-H, 18:1(9) C15-H	0	0	0	0	0	213	369	297	133	117	116	11	11	11	254	157	182	23	72	26	0	0	31	102	120	322	53	35	14
736.57734024249	20	doublebond	17:0 C14, 18:1(9) C15	0	0	0	0	0	280	350	242	120	81	130	11	16	39	346	172	172	89	74	59	0	0	11	79	133	116	38	20	0
737.58516527456	1	doublebond	17:0 C14+H, 18:1(9) C15+H	0	0	0	0	0	12	34	46	0	0	0	0	0	0	27	26	6	0	0	0	0	0	0	0	26	10	11	0	11
749.58516527456	10	doublebond	17:0 C15-H, 18:1(9) C16-H	0	0	0	0	0	295	219	247	62	43	99	0	11	0	218	377	270	24	25	13	0	16	0	97	239	139	22	20	11
750.59299030663	20	doublebond	17:0 C15, 18:1(9) C16	0	0	0	0	0	254	259	396	64	107	135	0	11	11	208	339	262	56	52	111	0	0	0	154	123	88	11	12	11
751.6008153387	1	doublebond	17:0 C15+H, 18:1(9) C16+H	0	0	0	0	0	85	0	76	35	50	64	0	0	0	209	64	52	0	35	0	0	10	0	11	11	37	11	0	0
763.6008153387	10	doublebond	17:0 C16-H, 18:1(9) C17-H	0	0	0	0	0	193	247	260	132	68	63	11	11	11	187	227	207	31	11	35	0	11	0	127	75	235	17	147	21
764.60864037077	20	doublebond	17:0 C16, 18:1(9) C17	0	0	0	0	0	134	298	138	101	47	68	0	0	10	187	140	80	28	19	36	0	0	0	89	113	32	11	22	11
765.61646540284	1	doublebond	17:0 C16+H, 18:1(9) C17+H	0	0	0	0	0	0	33	33	28	0	0	0	0	0	0	11	0	0	0	0	0	0	0	0	0	0	0	0	0
779.63211546698	999	precursor	Precursor	0	0	0	0	0	16381	14927	15592	8170	7144	7283	1886	2000	2767	13954	12318	13604	5422	6436	5130	1088	1405	1068	14786	14255	11123	4205	2772	3134
