## Supplementary material for "MS-DIAL 5 multimodal mass spectrometry data mining unveils lipidome complexities": Source data: AlignmentID001518.txt

m/z	Reference intensity	Spectrum	Comment	20230404_Blank_11_POS_EAD14	20230404_C12_10_POS_EAD14	20230404_C13_9_POS_EAD14_1	20230404_C13_9_POS_EAD14_2	20230404_C13_9_POS_EAD14_3	20230404_C13x1_1_POS_EAD14_1	20230404_C13x1_1_POS_EAD14_2	20230404_C13x1_1_POS_EAD14_3	20230404_C13x10_4_POS_EAD14_1	20230404_C13x10_4_POS_EAD14_2	20230404_C13x10_4_POS_EAD14_3	20230404_C13x100_7_POS_EAD14_1	20230404_C13x100_7_POS_EAD14_2	20230404_C13x100_7_POS_EAD14_3	20230404_C13x2_2_POS_EAD14_1	20230404_C13x2_2_POS_EAD14_2	20230404_C13x2_2_POS_EAD14_3	20230404_C13x20_5_POS_EAD14_1	20230404_C13x20_5_POS_EAD14_2	20230404_C13x20_5_POS_EAD14_3	20230404_C13x200_8_POS_EAD14_1	20230404_C13x200_8_POS_EAD14_2	20230404_C13x200_8_POS_EAD14_3	20230404_C13x5_3_POS_EAD14_1	20230404_C13x5_3_POS_EAD14_2	20230404_C13x5_3_POS_EAD14_3	20230404_C13x50_6_POS_EAD14_1	20230404_C13x50_6_POS_EAD14_2	20230404_C13x50_6_POS_EAD14_3
186.01620006089	100	metaboliteclass	Header	0	0	0	0	0	1157	1586	1754	109	276	176	0	0	0	696	1465	721	211	92	229	0	0	0	675	349	434	98	86	149
231.04559498238	100	metaboliteclass	Gly-O	0	0	0	0	0	1133	1600	1283	189	162	0	0	0	0	738	836	605	145	72	201	0	0	0	662	632	316	10	20	10
231.07888391882	150	metaboliteclass	Gly-C	0	0	0	0	0	0	0	0	59	237	216	0	0	0	0	0	0	0	10	0	0	0	0	0	0	301	40	0	71
253.25259211268	100	acylchain	17:0 acyl	0	0	0	0	0	92	235	339	30	36	21	0	0	0	137	107	128	12	0	16	0	0	0	75	38	53	0	13	10
265.25259211268	100	acylchain	18:1(9) acyl	0	0	0	0	0	158	172	132	14	12	19	0	0	0	41	89	109	113	0	10	0	0	0	158	37	87	0	0	0
299.28981205153	100	snposition	-Header -CD2(Sn1)	0	0	0	0	0	0	0	10	0	0	0	0	0	0	0	10	10	0	0	0	0	0	0	0	0	0	0	0	0
315.31801560753	50	acylchain	-Header -18:1(9)-O	0	0	0	0	0	277	213	119	38	57	91	0	0	0	188	242	165	31	16	5	0	0	0	108	91	81	0	14	30
327.31801560753	50	acylchain	-Header -17:0-O	0	0	0	0	0	57	111	31	11	7	89	0	0	0	56	43	36	0	0	0	0	0	0	47	36	18	0	0	0
332.32075525916	150	acylchain	-Header -18:1(9)	0	0	0	0	0	636	1008	756	114	174	108	0	0	0	401	596	509	119	52	83	0	0	0	246	284	243	43	37	101
344.32075525916	150	acylchain	-Header -17:0	0	0	0	0	0	412	606	435	88	89	83	0	0	0	264	209	327	93	56	36	0	0	0	111	171	104	11	13	18
358.30001981458	15	doublebond	18:1(9) C1-H	0	0	0	0	0	52	51	38	0	0	9	0	0	0	53	24	27	10	0	0	0	0	0	20	27	13	0	0	0
359.30784484665	30	doublebond	18:1(9) C1	0	0	0	0	0	11	0	0	0	0	0	0	0	0	0	0	0	0	0	0	0	0	0	0	11	0	0	0	0
360.31566987872	1.5	doublebond	18:1(9) C1+H	0	0	0	0	0	16	6	0	0	0	0	0	0	0	0	0	0	0	0	0	0	0	0	0	0	0	0	0	0
370.30001981458	15	doublebond	17:0 C1-H	0	0	0	0	0	58	60	29	6	0	0	0	0	0	11	208	69	0	8	11	0	0	0	51	11	47	0	0	0
371.30784484665	30	doublebond	17:0 C1	0	0	0	0	0	60	11	16	7	11	0	0	0	0	40	18	0	0	0	0	0	0	0	11	0	0	0	0	0
372.31566987872	16.5	doublebond	18:1(9) C2-H, 17:0 C1+H	0	0	0	0	0	166	28	41	0	0	13	0	0	0	44	14	14	0	0	4	0	0	0	48	85	133	0	0	0
373.32349491079	45	doublebond	18:1(9) C2	0	0	0	0	0	32	113	73	28	27	11	0	0	0	81	66	21	0	0	31	0	0	0	13	53	91	0	0	0
374.33131994286	60	doublebond	18:1(9) C2+H	0	0	0	0	0	37	36	32	12	0	0	0	0	0	11	44	28	0	0	0	0	0	0	26	0	9	0	0	0
384.31566987872	15	doublebond	17:0 C2-H	0	0	0	0	0	59	142	125	10	26	18	0	0	0	62	59	83	0	0	0	0	0	0	16	50	28	0	0	0
385.32349491079	45	doublebond	17:0 C2	0	0	0	0	0	54	126	132	11	23	11	0	0	0	33	93	102	11	6	11	0	0	0	11	23	71	0	0	7
386.33131994286	120	doublebond	18:1(9) C3-H, 17:0 C2+H	0	0	0	0	0	201	373	326	110	154	114	0	0	0	180	213	328	71	37	14	0	0	0	131	72	283	10	26	0
387.33914497493	22.5	doublebond	18:1(9) C3	0	0	0	0	0	10	111	15	0	27	0	0	0	0	37	27	0	0	0	0	0	0	0	41	11	0	0	0	0
388.346970007	15	doublebond	18:1(9) C3+H	0	0	0	0	0	0	0	0	0	0	0	0	0	0	0	0	0	0	0	0	0	0	0	0	0	0	0	0	0
398.33131994286	60	doublebond	17:0 C3-H	0	0	0	0	0	201	294	144	71	28	30	0	0	0	110	113	200	17	0	11	0	0	0	84	82	126	0	0	0
399.33914497493	22.5	doublebond	17:0 C3	0	0	0	0	0	14	18	11	0	0	0	0	0	0	0	0	0	0	0	0	0	0	0	0	0	0	0	0	0
400.346970007	30	doublebond	18:1(9) C4-H, 17:0 C3+H	0	0	0	0	0	183	102	38	11	0	83	0	0	0	65	51	95	11	11	11	0	0	0	33	35	74	0	0	0
401.35479503907	30	doublebond	18:1(9) C4	0	0	0	0	0	28	63	47	0	0	0	0	0	0	0	68	20	0	0	0	0	0	0	0	18	11	0	0	0
402.36262007114	1.5	doublebond	18:1(9) C4+H	0	0	0	0	0	0	11	0	0	0	0	0	0	0	50	0	25	0	0	0	0	0	0	16	13	0	0	0	0
412.346970007	15	doublebond	17:0 C4-H	0	0	0	0	0	19	0	0	4	23	0	0	0	0	11	11	52	0	0	0	0	0	0	11	11	0	0	0	0
413.35479503907	30	doublebond	17:0 C4	0	0	0	0	0	27	38	78	9	11	0	0	0	0	35	11	21	0	0	11	0	0	0	11	26	14	0	0	0
414.36262007114	16.5	doublebond	18:1(9) C5-H, 17:0 C4+H	0	0	0	0	0	68	109	50	11	11	11	0	0	0	63	58	51	0	0	0	0	0	0	26	15	39	0	0	0
415.37044510321	30	doublebond	18:1(9) C5	0	0	0	0	0	11	19	18	0	11	11	0	0	0	14	37	13	0	0	0	0	0	0	9	19	19	0	0	0
416.37827013528	1.5	doublebond	18:1(9) C5+H	0	0	0	0	0	0	0	0	0	0	0	0	0	0	0	0	11	0	0	0	0	0	0	0	0	0	0	0	0
426.36262007114	15	doublebond	17:0 C5-H	0	0	0	0	0	94	120	50	11	11	11	0	0	0	18	23	45	0	11	0	0	0	0	14	11	25	0	0	0
427.37044510321	30	doublebond	17:0 C5	0	0	0	0	0	24	6	22	0	0	11	0	0	0	42	87	11	0	0	11	0	0	0	0	0	0	0	0	0
428.37827013528	16.5	doublebond	18:1(9) C6-H, 17:0 C5+H	0	0	0	0	0	91	47	102	11	45	11	0	0	0	29	25	43	11	0	10	0	0	0	27	23	0	0	0	11
429.38609516735	30	doublebond	18:1(9) C6	0	0	0	0	0	61	71	118	11	9	21	0	0	0	48	99	62	11	11	0	0	0	0	40	52	71	0	0	36
430.39392019942	1.5	doublebond	18:1(9) C6+H	0	0	0	0	0	9	0	0	0	0	0	0	0	0	0	0	0	0	0	0	0	0	0	0	0	0	0	0	0
440.37827013528	15	doublebond	17:0 C6-H	0	0	0	0	0	110	144	96	48	48	63	0	0	0	82	128	85	0	0	15	0	0	0	17	133	39	0	25	0
441.38609516735	30	doublebond	17:0 C6	0	0	0	0	0	13	23	38	9	10	11	0	0	0	8	13	26	0	11	0	0	0	0	11	55	0	0	0	0
442.39392019942	121.5	doublebond, doublebond_high	18:1(9) C7-H, 17:0 C6+H	0	0	0	0	0	269	338	176	39	62	104	0	0	0	194	298	150	35	61	23	0	0	0	120	100	102	24	0	63
443.40174523149	60	doublebond	18:1(9) C7	0	0	0	0	0	80	23	41	0	0	0	0	0	0	26	11	11	0	14	0	0	0	0	11	9	0	0	0	0
444.40957026356	1.5	doublebond	18:1(9) C7+H	0	0	0	0	0	0	0	0	0	0	0	0	0	0	0	11	0	0	0	0	0	0	0	0	0	0	0	0	0
454.39392019942	15	doublebond	17:0 C7-H	0	0	0	0	0	142	116	123	71	25	53	0	0	0	50	50	105	0	11	13	0	0	0	37	33	53	0	0	0
455.40174523149	30	doublebond	17:0 C7	0	0	0	0	0	111	24	5	0	0	11	0	0	0	27	19	13	0	0	0	0	0	0	0	0	0	0	0	0
456.40957026356	16.5	doublebond	18:1(9) C8-H, 17:0 C7+H	0	0	0	0	0	32	61	86	36	44	8	0	0	0	41	34	57	16	17	0	0	0	0	16	34	38	0	0	0
457.41739529563	30	doublebond	18:1(9) C8	0	0	0	0	0	12	39	60	0	4	11	0	0	0	30	13	24	0	0	0	0	0	0	11	0	6	0	0	0
458.4252203277	1.5	doublebond	18:1(9) C8+H	0	0	0	0	0	33	17	18	0	0	0	0	0	0	0	8	0	0	0	0	0	0	0	11	0	0	11	0	0
468.40957026356	15	doublebond	17:0 C8-H	0	0	0	0	0	35	55	48	16	21	11	0	0	0	30	29	28	0	0	5	0	0	0	15	11	11	0	0	18
469.41739529563	37.5	doublebond	18:1(9) C9-H, 17:0 C8	0	0	0	0	0	12	0	50	0	0	0	0	0	0	0	11	11	0	0	0	0	0	0	0	15	0	0	0	0
470.4252203277	16.5	doublebond, doublebond_low	18:1(9) C9, 17:0 C8+H	0	0	0	0	0	81	54	40	11	11	11	0	0	0	21	21	15	0	0	0	0	0	0	0	13	37	0	11	0
471.43304535977	1.5	doublebond	18:1(9) C9+H	0	0	0	0	0	32	19	13	10	0	0	0	0	0	56	19	42	0	0	0	0	0	0	18	152	75	0	0	0
482.4252203277	30	doublebond	18:1(9) C10-H, 17:0 C9-H	0	0	0	0	0	33	59	13	0	11	0	0	0	0	22	52	59	0	0	11	0	0	0	11	7	39	11	0	0
483.43304535977	60	doublebond	18:1(9) C10, 17:0 C9	0	0	0	0	0	11	15	39	0	11	0	0	0	0	0	19	95	0	11	0	0	0	0	0	11	11	0	0	0
484.29873566025	100	snposition	-CD2(Sn1)	0	0	0	0	0	0	0	11	0	0	0	0	0	0	11	0	0	0	0	0	0	0	0	0	0	0	0	0	0
484.44087039184	3	doublebond	18:1(9) C10+H, 17:0 C9+H	0	0	0	0	0	62	55	46	20	0	56	0	0	0	17	91	37	0	10	15	0	0	0	11	66	23	0	0	0
496.44087039184	75	doublebond	18:1(9) C11-H, 17:0 C10-H	0	0	0	0	0	118	88	101	14	26	0	0	0	0	124	118	144	0	22	11	0	0	0	18	56	35	0	0	0
497.44869542391	150	doublebond, doublebond_high	18:1(9) C11, 17:0 C10	0	0	0	0	0	32	122	118	11	11	20	0	0	0	50	209	37	11	0	0	0	0	0	11	11	19	0	0	0
498.45652045598	3	doublebond	18:1(9) C11+H, 17:0 C10+H	0	0	0	0	0	183	131	116	19	100	36	0	0	0	86	66	140	11	22	0	0	0	0	34	79	38	10	31	0
500.32693921625	50	acylchain	-18:1(9)-O	0	0	0	0	0	44	86	11	19	50	11	0	0	0	34	42	35	11	0	0	0	0	0	11	11	11	0	0	0
510.45652045598	30	doublebond	18:1(9) C12-H, 17:0 C11-H	0	0	0	0	0	78	97	105	0	10	47	0	0	0	87	30	36	12	11	0	0	0	0	25	72	28	0	0	0
511.46434548805	60	doublebond	18:1(9) C12, 17:0 C11	0	0	0	0	0	17	0	0	22	0	0	0	0	0	14	28	0	0	0	0	0	0	0	11	0	0	0	0	0
512.32693921625	50	acylchain	-17:0-O	0	0	0	0	0	88	130	97	11	11	25	0	0	0	44	87	113	34	0	38	0	0	0	0	24	49	0	0	0
512.47217052012	3	doublebond	18:1(9) C12+H, 17:0 C11+H	0	0	0	0	0	45	14	50	0	0	0	0	0	0	52	0	45	0	18	0	0	0	0	0	11	5	0	0	0
517.32967886788	50	acylchain	-18:1(9)	0	0	0	0	0	98	196	110	28	17	53	0	0	0	77	100	62	5	18	0	0	0	0	60	99	46	0	0	0
524.47217052012	30	doublebond	18:1(9) C13-H, 17:0 C12-H	0	0	0	0	0	37	50	94	10	44	11	0	0	0	24	11	40	0	0	0	0	0	0	11	16	11	0	0	0
525.47999555219	60	doublebond	18:1(9) C13, 17:0 C12	0	0	0	0	0	11	24	18	0	10	0	0	0	0	0	33	58	0	0	11	0	0	0	0	0	9	0	0	0
526.48782058426	3	doublebond	18:1(9) C13+H, 17:0 C12+H	0	0	0	0	0	11	42	35	0	5	0	0	0	0	74	10	27	0	0	6	0	0	0	0	0	0	0	0	0
529.32967886788	50	acylchain	-17:0	0	0	0	0	0	52	47	33	11	0	6	0	0	0	18	28	17	0	0	25	0	0	0	0	8	22	0	0	15
538.48782058426	30	doublebond	18:1(9) C14-H, 17:0 C13-H	0	0	0	0	0	61	62	70	0	36	61	0	0	0	46	38	71	0	14	0	0	0	0	35	13	32	0	0	0
539.49564561633	60	doublebond	18:1(9) C14, 17:0 C13	0	0	0	0	0	12	21	18	0	0	0	0	0	0	22	0	10	0	0	0	0	0	0	0	7	0	0	0	0
540.5034706484	3	doublebond	18:1(9) C14+H, 17:0 C13+H	0	0	0	0	0	46	0	0	0	0	0	0	0	0	24	0	11	0	0	0	0	0	0	0	0	0	0	0	0
552.5034706484	30	doublebond	18:1(9) C15-H, 17:0 C14-H	0	0	0	0	0	174	141	148	30	51	54	0	0	0	85	140	122	18	16	14	0	0	0	68	124	38	0	10	0
553.51129568047	60	doublebond	18:1(9) C15, 17:0 C14	0	0	0	0	0	11	31	13	0	0	0	0	0	0	11	11	0	0	0	0	0	0	0	0	10	6	0	0	0
554.51912071254	3	doublebond	18:1(9) C15+H, 17:0 C14+H	0	0	0	0	0	11	0	0	0	0	0	0	0	0	0	0	0	0	0	0	0	0	0	0	0	0	0	0	0
566.51912071254	30	doublebond	18:1(9) C16-H, 17:0 C15-H	0	0	0	0	0	53	48	34	19	12	11	0	0	0	35	38	13	0	11	37	0	0	0	18	30	13	0	11	0
567.52694574461	60	doublebond	18:1(9) C16, 17:0 C15	0	0	0	0	0	20	0	49	0	0	46	0	0	0	22	0	65	0	11	0	0	0	0	0	11	11	0	0	0
568.53477077668	3	doublebond	18:1(9) C16+H, 17:0 C15+H	0	0	0	0	0	11	0	0	0	0	0	0	0	0	0	0	11	0	0	0	0	0	0	6	0	0	0	0	0
580.53477077668	30	doublebond	18:1(9) C17-H, 17:0 C16-H	0	0	0	0	0	18	11	11	9	0	11	0	0	0	0	9	11	0	0	0	0	0	0	0	0	0	0	0	0
581.54259580875	60	doublebond	18:1(9) C17, 17:0 C16	0	0	0	0	0	0	0	0	0	0	0	0	0	0	0	0	0	0	0	0	0	0	0	0	0	0	0	0	0
582.55042084082	3	doublebond	18:1(9) C17+H, 17:0 C16+H	0	0	0	0	0	0	0	0	0	0	0	0	0	0	0	0	0	0	0	0	0	0	0	0	0	0	0	0	0
596.56607090496	500	metaboliteclass	Precursor -C3H8NO6P	0	0	0	0	0	2452	3260	2705	468	753	955	0	0	0	1990	1960	2033	243	343	444	0	0	0	831	1295	1130	142	162	191
736.57734024249	200	metaboliteclass	Precursor -CHO2	0	0	0	0	0	146	275	244	64	60	39	0	0	0	154	151	202	53	54	0	0	0	0	31	61	42	16	0	11
763.56442982998	100	metaboliteclass	Precursor -H2O	0	0	0	0	0	27	21	0	0	0	11	0	0	0	18	31	19	0	0	14	0	0	0	9	19	40	0	0	0
781.57499451368	999	precursor	Precursor	0	0	0	0	0	7184	8000	6053	3318	3340	4041	0	0	0	5335	5303	6883	1933	1748	1834	0	0	0	5223	3797	3612	512	544	1059
