## Supplementary material for "MS-DIAL 5 multimodal mass spectrometry data mining unveils lipidome complexities": Source data: AlignmentID001529.txt

m/z	Reference intensity	Spectrum	Comment	20230404_Blank_11_POS_EAD14	20230404_C12_10_POS_EAD14	20230404_C13_9_POS_EAD14_1	20230404_C13_9_POS_EAD14_2	20230404_C13_9_POS_EAD14_3	20230404_C13x1_1_POS_EAD14_1	20230404_C13x1_1_POS_EAD14_2	20230404_C13x1_1_POS_EAD14_3	20230404_C13x10_4_POS_EAD14_1	20230404_C13x10_4_POS_EAD14_2	20230404_C13x10_4_POS_EAD14_3	20230404_C13x100_7_POS_EAD14_1	20230404_C13x100_7_POS_EAD14_2	20230404_C13x100_7_POS_EAD14_3	20230404_C13x2_2_POS_EAD14_1	20230404_C13x2_2_POS_EAD14_2	20230404_C13x2_2_POS_EAD14_3	20230404_C13x20_5_POS_EAD14_1	20230404_C13x20_5_POS_EAD14_2	20230404_C13x20_5_POS_EAD14_3	20230404_C13x200_8_POS_EAD14_1	20230404_C13x200_8_POS_EAD14_2	20230404_C13x200_8_POS_EAD14_3	20230404_C13x5_3_POS_EAD14_1	20230404_C13x5_3_POS_EAD14_2	20230404_C13x5_3_POS_EAD14_3	20230404_C13x50_6_POS_EAD14_1	20230404_C13x50_6_POS_EAD14_2	20230404_C13x50_6_POS_EAD14_3
173.02095110287	100	metaboliteclass	Header	0	0	0	0	0	1496	1946	1664	327	248	260	0	0	0	789	716	717	155	185	136	0	0	0	225	567	575	140	55	166
218.05034602436	350	metaboliteclass	Gly-O	0	0	0	0	0	1867	2511	1695	332	815	154	0	0	0	2582	857	1080	135	58	247	0	0	0	461	608	1110	88	32	41
218.0836349608	400	metaboliteclass	Gly-C	0	0	0	0	0	0	0	0	177	0	243	0	0	0	0	0	134	21	129	0	0	0	0	293	10	139	0	14	10
253.25259211268	100	acylchain	17:0 acyl	0	0	0	0	0	279	614	301	74	37	102	0	0	0	185	153	146	62	61	70	0	0	0	89	99	65	0	15	18
265.25259211268	100	acylchain	18:1(9) acyl	0	0	0	0	0	187	215	338	83	91	11	0	0	0	209	168	126	10	19	50	0	0	0	76	154	168	9	40	38
299.28981206624	100	snposition	-Header -CD2(Sn1)	0	0	0	0	0	22	28	23	0	0	0	0	0	0	11	12	24	0	0	0	0	0	0	33	43	15	0	0	0
314.31019059017	100	acylchain	-Header -18:1(9)-H2O	0	0	0	0	0	104	175	169	56	34	44	0	0	0	106	201	117	26	25	20	0	0	0	70	34	86	13	0	0
326.31019059017	100	acylchain	-Header -17:0-H2O	0	0	0	0	0	289	242	156	119	30	37	0	0	0	338	178	79	54	28	22	0	0	0	70	66	81	13	0	11
332.32075527387	200	acylchain	-Header -18:1(9)	0	0	0	0	0	2062	1323	1685	340	267	252	0	0	0	974	723	1237	161	113	79	0	0	0	440	661	587	132	140	71
344.32075527387	200	acylchain	-Header -17:0	0	0	0	0	0	547	1327	790	160	106	142	0	0	0	765	367	304	42	51	52	0	0	0	172	489	234	83	27	24
358.30001982929	15	doublebond	18:1(9) C1-H	0	0	0	0	0	58	185	111	17	11	0	0	0	0	49	13	54	0	0	0	0	0	0	17	35	24	10	5	0
359.30784486136	30	doublebond	18:1(9) C1	0	0	0	0	0	75	58	19	0	0	18	0	0	0	16	21	25	0	0	0	0	0	0	8	18	9	0	0	0
360.31566989343	1.5	doublebond	18:1(9) C1+H	0	0	0	0	0	11	37	11	0	0	33	0	0	0	26	13	8	0	0	0	0	0	0	9	0	4	0	0	0
370.30001982929	15	doublebond	17:0 C1-H	0	0	0	0	0	15	92	113	11	0	11	0	0	0	66	79	64	0	71	11	0	0	0	11	36	14	0	5	0
371.30784486136	30	doublebond	17:0 C1	0	0	0	0	0	37	12	17	13	0	14	0	0	0	10	7	24	0	0	0	0	0	0	0	0	11	0	0	0
372.31566989343	16.5	doublebond	18:1(9) C2-H, 17:0 C1+H	0	0	0	0	0	61	230	29	45	0	23	0	0	0	35	29	77	11	0	11	0	0	0	28	31	74	9	0	0
373.3234949255	45	doublebond	18:1(9) C2	0	0	0	0	0	143	226	176	35	11	31	0	0	0	188	95	128	56	34	29	0	0	0	48	93	131	9	6	0
374.33131995757	60	doublebond	18:1(9) C2+H	0	0	0	0	0	58	72	67	18	45	0	0	0	0	49	44	29	11	22	0	0	0	0	9	28	35	11	0	11
384.31566989343	15	doublebond	17:0 C2-H	0	0	0	0	0	115	118	141	66	0	75	0	0	0	97	212	89	0	11	11	0	0	0	17	45	40	0	0	11
385.3234949255	45	doublebond	17:0 C2	0	0	0	0	0	278	223	119	47	24	16	0	0	0	141	85	89	11	14	0	0	0	0	56	59	26	0	0	0
386.33131995757	120	doublebond	18:1(9) C3-H, 17:0 C2+H	0	0	0	0	0	837	696	940	333	96	122	0	0	0	430	648	379	68	134	63	0	0	0	131	193	318	16	68	15
387.33914498964	22.5	doublebond	18:1(9) C3	0	0	0	0	0	34	62	117	8	0	48	0	0	0	26	47	81	0	11	0	0	0	0	10	23	38	0	0	0
388.34697002171	15	doublebond	18:1(9) C3+H	0	0	0	0	0	11	0	11	0	0	0	0	0	0	0	0	0	0	0	0	0	0	0	0	0	0	0	0	0
398.33131995757	60	doublebond	17:0 C3-H	0	0	0	0	0	252	445	530	105	58	89	0	0	0	192	367	232	34	91	45	0	0	0	80	101	136	45	38	11
399.33914498964	22.5	doublebond	17:0 C3	0	0	0	0	0	57	46	75	11	0	0	0	0	0	11	0	14	11	0	0	0	0	0	9	0	24	0	0	0
400.34697002171	30	doublebond	18:1(9) C4-H, 17:0 C3+H	0	0	0	0	0	177	173	265	21	11	48	0	0	0	106	90	90	46	18	0	0	0	0	13	39	51	0	0	9
401.35479505378	30	doublebond	18:1(9) C4	0	0	0	0	0	72	90	47	0	13	11	0	0	0	24	35	47	10	11	0	0	0	0	5	10	38	0	0	0
402.36262008585	1.5	doublebond	18:1(9) C4+H	0	0	0	0	0	0	0	0	0	0	0	0	0	0	32	0	0	0	0	0	0	0	0	0	0	0	0	0	0
412.34697002171	15	doublebond	17:0 C4-H	0	0	0	0	0	120	86	179	7	11	17	0	0	0	48	57	26	0	0	0	0	0	0	192	21	15	11	0	0
413.35479505378	30	doublebond	17:0 C4	0	0	0	0	0	65	21	37	24	0	0	0	0	0	32	34	24	0	10	0	0	0	0	67	11	11	0	0	0
414.36262008585	16.5	doublebond	18:1(9) C5-H, 17:0 C4+H	0	0	0	0	0	107	77	105	54	8	59	0	0	0	72	92	44	11	24	4	0	0	0	73	67	52	0	0	0
415.37044511792	30	doublebond	18:1(9) C5	0	0	0	0	0	17	61	68	7	18	0	0	0	0	21	112	46	11	0	33	0	0	0	13	0	11	0	0	0
416.37827014999	1.5	doublebond	18:1(9) C5+H	0	0	0	0	0	8	0	0	0	0	0	0	0	0	0	0	0	0	0	0	0	0	0	0	0	0	0	0	0
426.36262008585	15	doublebond	17:0 C5-H	0	0	0	0	0	69	173	138	19	38	71	0	0	0	42	42	32	39	0	0	0	0	0	51	30	31	0	11	0
427.37044511792	30	doublebond	17:0 C5	0	0	0	0	0	20	31	25	11	16	10	0	0	0	76	27	26	0	11	0	0	0	0	0	13	12	0	0	0
428.37827014999	16.5	doublebond	18:1(9) C6-H, 17:0 C5+H	0	0	0	0	0	105	120	90	34	7	14	0	0	0	43	71	103	33	4	21	0	0	0	39	54	27	11	0	0
429.38609518206	30	doublebond	18:1(9) C6	0	0	0	0	0	161	249	288	57	42	27	0	0	0	254	91	202	11	19	6	0	0	0	31	64	66	39	11	18
430.39392021413	1.5	doublebond	18:1(9) C6+H	0	0	0	0	0	34	0	11	0	0	0	0	0	0	0	0	0	0	0	0	0	0	0	0	0	0	0	0	0
440.37827014999	15	doublebond	17:0 C6-H	0	0	0	0	0	146	326	468	82	55	152	0	0	0	128	154	58	21	15	16	0	0	0	42	69	96	0	22	0
441.38609518206	30	doublebond	17:0 C6	0	0	0	0	0	51	67	84	11	11	19	0	0	0	71	42	32	0	0	11	0	0	0	37	11	32	0	0	0
442.39392021413	121.5	doublebond, doublebond_high	18:1(9) C7-H, 17:0 C6+H	0	0	0	0	0	821	506	538	150	63	95	0	0	0	289	396	282	28	16	84	0	0	0	150	108	136	31	53	39
443.4017452462	60	doublebond	18:1(9) C7	0	0	0	0	0	46	54	110	10	30	0	0	0	0	35	42	43	25	11	10	0	0	0	11	11	24	0	0	0
444.40957027827	1.5	doublebond	18:1(9) C7+H	0	0	0	0	0	0	0	65	0	0	0	0	0	0	0	0	0	0	0	0	0	0	0	0	0	0	0	0	0
453.29292201853	100	snposition	-H2O -CD2(Sn1)	0	0	0	0	0	42	11	0	0	0	10	0	0	0	11	0	16	0	0	0	0	0	0	11	0	0	0	0	0
454.39392021413	15	doublebond	17:0 C7-H	0	0	0	0	0	201	197	222	21	26	12	0	0	0	121	95	276	88	17	0	0	0	0	43	39	164	22	11	18
455.4017452462	30	doublebond	17:0 C7	0	0	0	0	0	47	11	49	11	11	0	0	0	0	43	39	34	5	0	24	0	0	0	8	125	14	0	0	0
456.40957027827	16.5	doublebond	18:1(9) C8-H, 17:0 C7+H	0	0	0	0	0	141	227	189	28	45	25	0	0	0	41	138	80	10	29	35	0	0	0	40	28	21	11	0	16
457.41739531034	30	doublebond	18:1(9) C8	0	0	0	0	0	79	71	98	11	30	22	0	0	0	45	133	65	13	0	11	0	0	0	81	22	11	0	0	0
458.42522034241	1.5	doublebond	18:1(9) C8+H	0	0	0	0	0	10	0	47	0	0	0	0	0	0	11	0	11	0	0	0	0	0	0	0	6	23	0	0	0
468.40957027827	15	doublebond	17:0 C8-H	0	0	0	0	0	139	75	107	8	0	0	0	0	0	41	171	0	11	30	11	0	0	0	39	231	37	11	0	11
469.41739531034	37.5	doublebond	18:1(9) C9-H, 17:0 C8	0	0	0	0	0	27	16	11	11	7	11	0	0	0	26	71	13	0	0	0	0	0	0	12	38	0	0	0	0
470.42522034241	16.5	doublebond, doublebond_low	18:1(9) C9, 17:0 C8+H	0	0	0	0	0	51	124	104	27	14	30	0	0	0	100	264	55	0	11	0	0	0	0	25	18	24	0	0	0
471.30348670223	100	snposition	-CD2(Sn1)	0	0	0	0	0	0	0	0	0	0	0	0	0	0	0	0	0	0	0	0	0	0	0	0	0	0	0	0	0
471.43304537448	1.5	doublebond	18:1(9) C9+H	0	0	0	0	0	59	88	146	0	11	11	0	0	0	17	64	77	11	0	0	0	0	0	25	34	36	9	0	0
482.42522034241	30	doublebond	18:1(9) C10-H, 17:0 C9-H	0	0	0	0	0	215	63	241	23	46	24	0	0	0	84	104	61	23	11	11	0	0	0	82	45	60	11	0	0
483.43304537448	60	doublebond	18:1(9) C10, 17:0 C9	0	0	0	0	0	66	176	102	12	11	40	0	0	0	42	20	38	33	0	11	0	0	0	21	46	10	10	0	0
484.44087040655	3	doublebond	18:1(9) C10+H, 17:0 C9+H	0	0	0	0	0	68	89	97	11	85	11	0	0	0	57	64	242	10	0	11	0	0	0	27	14	28	11	0	0
486.32386522616	100	acylchain	-18:1(9)-H2O	0	0	0	0	0	186	211	96	92	50	14	0	0	0	85	66	123	0	11	18	0	0	0	80	27	105	10	6	10
496.44087040655	75	doublebond	18:1(9) C11-H, 17:0 C10-H	0	0	0	0	0	184	156	276	31	33	20	0	0	0	141	214	250	17	15	41	0	0	0	40	115	139	0	18	11
497.44869543862	150	doublebond, doublebond_high	18:1(9) C11, 17:0 C10	0	0	0	0	0	122	236	131	37	16	44	0	0	0	153	82	109	26	60	0	0	0	0	65	27	78	11	5	0
498.32386522616	100	acylchain	-17:0-H2O	0	0	0	0	0	0	0	11	0	0	0	0	0	0	11	0	0	0	0	0	0	0	0	0	11	0	0	0	0
498.45652047069	3	doublebond	18:1(9) C11+H, 17:0 C10+H	0	0	0	0	0	200	240	306	37	44	28	0	0	0	132	177	228	11	9	11	0	0	0	34	57	42	0	0	12
504.33442990986	100	acylchain	-18:1(9)	0	0	0	0	0	59	121	150	11	26	35	0	0	0	30	72	31	9	10	24	0	0	0	15	9	27	0	11	0
510.45652047069	30	doublebond	18:1(9) C12-H, 17:0 C11-H	0	0	0	0	0	284	139	115	37	20	26	0	0	0	199	87	89	22	11	0	0	0	0	28	16	41	15	0	25
511.46434550276	60	doublebond	18:1(9) C12, 17:0 C11	0	0	0	0	0	71	56	80	13	35	15	0	0	0	37	94	57	0	0	0	0	0	0	65	11	11	0	0	0
512.47217053483	3	doublebond	18:1(9) C12+H, 17:0 C11+H	0	0	0	0	0	55	129	137	13	0	11	0	0	0	21	50	83	0	0	26	0	0	0	16	29	17	0	5	0
516.33442990986	100	acylchain	-17:0	0	0	0	0	0	144	61	34	11	0	12	0	0	0	45	23	62	0	11	0	0	0	0	23	18	151	0	0	0
524.47217053483	30	doublebond	18:1(9) C13-H, 17:0 C12-H	0	0	0	0	0	99	81	85	11	0	0	0	0	0	108	105	98	27	7	11	0	0	0	11	22	29	0	0	0
525.4799955669	60	doublebond	18:1(9) C13, 17:0 C12	0	0	0	0	0	31	21	56	10	0	0	0	0	0	14	98	27	0	0	0	0	0	0	9	20	20	0	0	0
526.48782059897	3	doublebond	18:1(9) C13+H, 17:0 C12+H	0	0	0	0	0	76	17	59	0	0	0	0	0	0	32	92	20	0	0	0	0	0	0	108	0	11	0	0	0
538.48782059897	30	doublebond	18:1(9) C14-H, 17:0 C13-H	0	0	0	0	0	135	163	129	11	25	46	0	0	0	124	151	71	11	10	47	0	0	0	23	20	14	0	10	0
539.49564563104	60	doublebond	18:1(9) C14, 17:0 C13	0	0	0	0	0	92	81	70	0	0	0	0	0	0	21	43	27	23	0	11	0	0	0	21	0	34	0	0	0
540.50347066311	3	doublebond	18:1(9) C14+H, 17:0 C13+H	0	0	0	0	0	26	30	71	0	0	0	0	0	0	11	11	98	0	0	0	0	0	0	0	11	0	0	0	0
552.50347066311	30	doublebond	18:1(9) C15-H, 17:0 C14-H	0	0	0	0	0	273	221	225	59	64	181	0	0	0	191	99	174	7	11	8	0	0	0	38	78	92	0	11	25
553.51129569518	60	doublebond	18:1(9) C15, 17:0 C14	0	0	0	0	0	77	62	61	11	0	11	0	0	0	26	102	41	0	0	11	0	0	0	36	38	36	0	0	10
554.51912072725	3	doublebond	18:1(9) C15+H, 17:0 C14+H	0	0	0	0	0	0	27	0	0	0	0	0	0	0	13	11	0	0	0	0	0	0	0	11	11	0	0	0	0
566.51912072725	30	doublebond	18:1(9) C16-H, 17:0 C15-H	0	0	0	0	0	62	108	142	5	12	26	0	0	0	81	74	89	0	16	12	0	0	0	98	30	116	11	0	0
567.52694575932	60	doublebond	18:1(9) C16, 17:0 C15	0	0	0	0	0	90	94	64	22	0	13	0	0	0	48	52	35	0	60	0	0	0	0	24	21	30	0	0	0
568.53477079139	3	doublebond	18:1(9) C16+H, 17:0 C15+H	0	0	0	0	0	0	54	66	34	0	0	0	0	0	11	96	0	0	0	0	0	0	0	14	20	0	0	0	0
580.53477079139	30	doublebond	18:1(9) C17-H, 17:0 C16-H	0	0	0	0	0	49	48	45	0	0	0	0	0	0	11	26	50	0	0	0	0	0	0	20	14	11	0	0	0
581.54259582346	60	doublebond	18:1(9) C17, 17:0 C16	0	0	0	0	0	0	0	0	0	0	0	0	0	0	59	20	11	0	0	0	0	0	0	0	0	0	0	0	0
582.55042085553	3	doublebond	18:1(9) C17+H, 17:0 C16+H	0	0	0	0	0	0	0	0	0	0	0	0	0	0	0	11	0	0	0	0	0	0	0	0	0	0	0	0	0
596.56607091967	500	metaboliteclass	Precursor -C3H9O6P	0	0	0	0	0	3865	5162	6050	1536	1129	1227	0	0	0	3251	4154	2655	675	439	384	0	0	0	1961	1771	1897	231	304	211
711.56951520734	100	metaboliteclass	Precursor -C3H6O2	0	0	0	0	0	275	226	218	192	58	107	0	0	0	320	231	220	11	113	36	0	0	0	98	81	140	30	49	15
767.59572995518	100	metaboliteclass	Precursor -H2O	0	0	0	0	0	919	758	1848	0	0	0	0	0	0	850	528	0	0	0	0	0	0	0	180	466	0	0	0	144
768.57974555566	200	metaboliteclass	[M+H]+	0	0	0	0	0	895	730	1401	433	172	242	0	0	0	666	744	772	96	174	156	0	0	0	343	523	245	121	55	75
785.60629463888	999	precursor	Precursor	0	0	0	0	0	8722	8640	10097	3577	3273	3117	0	0	0	6750	5663	6523	1747	2072	1735	0	0	0	2989	3914	3018	1273	1085	859
