## Supplementary material for "MS-DIAL 5 multimodal mass spectrometry data mining unveils lipidome complexities": Source data: AlignmentID001531.txt

m/z	Reference intensity	Spectrum	Comment	20230404_Blank_11_POS_EAD14	20230404_C12_10_POS_EAD14	20230404_C13_9_POS_EAD14_1	20230404_C13_9_POS_EAD14_2	20230404_C13_9_POS_EAD14_3	20230404_C13x1_1_POS_EAD14_1	20230404_C13x1_1_POS_EAD14_2	20230404_C13x1_1_POS_EAD14_3	20230404_C13x10_4_POS_EAD14_1	20230404_C13x10_4_POS_EAD14_2	20230404_C13x10_4_POS_EAD14_3	20230404_C13x100_7_POS_EAD14_1	20230404_C13x100_7_POS_EAD14_2	20230404_C13x100_7_POS_EAD14_3	20230404_C13x2_2_POS_EAD14_1	20230404_C13x2_2_POS_EAD14_2	20230404_C13x2_2_POS_EAD14_3	20230404_C13x20_5_POS_EAD14_1	20230404_C13x20_5_POS_EAD14_2	20230404_C13x20_5_POS_EAD14_3	20230404_C13x200_8_POS_EAD14_1	20230404_C13x200_8_POS_EAD14_2	20230404_C13x200_8_POS_EAD14_3	20230404_C13x5_3_POS_EAD14_1	20230404_C13x5_3_POS_EAD14_2	20230404_C13x5_3_POS_EAD14_3	20230404_C13x50_6_POS_EAD14_1	20230404_C13x50_6_POS_EAD14_2	20230404_C13x50_6_POS_EAD14_3
211.20673906571	200	acylchain	14:0+, 14:0+	0	0	0	0	0	2059	827	1184	133	274	106	0	0	0	1407	541	1414	90	62	45	0	0	0	450	477	338	51	39	80
251.23803919399	100	acylchain	17:1(10)+ Sn2	0	0	0	0	0	625	495	707	79	66	36	0	0	0	367	189	478	30	15	19	0	0	0	293	229	93	5	8	15
274.27889046189	200	acylchain	14:0+C3D5O, 14:0+C3D5O	0	0	0	0	0	2354	593	1183	158	217	145	0	0	0	914	397	1103	78	19	26	0	0	0	352	559	426	22	12	12
290.27380508145	200	acylchain	14:0+C3D5O2, 14:0+C3D5O2	0	0	0	0	0	3101	1625	1724	316	215	174	0	0	0	1103	1108	1355	115	116	70	0	0	0	743	524	387	45	52	48
312.29454052603	100	acylchain	17:1(10)+C3D3O Sn2	0	0	0	0	0	277	231	184	33	31	29	0	0	0	272	185	190	11	19	5	0	0	0	170	96	108	15	8	10
330.30510520973	100	acylchain	17:1(10)+C3D5O2 Sn2	0	0	0	0	0	599	336	455	176	42	28	0	0	0	346	194	294	11	49	19	0	0	0	248	74	129	5	36	9
392.869474941705	50	precursor	[Precursor]2+	0	0	0	0	0	659	412	328	24	82	36	0	0	0	501	501	489	13	28	28	0	0	0	133	148	114	15	23	26
500.47271910002	200	acylchain	-17:1(10)-O Sn2	0	0	0	0	0	5744	4124	3739	338	529	294	0	0	0	2789	2646	2219	283	401	129	0	0	0	1690	1472	1641	85	165	135
518.48328378372	50	acylchain	-17:1(10) Sn2	0	0	0	0	0	209	112	177	146	11	0	0	0	0	65	104	129	0	11	5	0	0	0	69	27	84	10	9	0
540.50347066311	400	acylchain	-14:0 -O, -14:0 -O	0	0	0	0	0	6195	5093	5284	973	781	901	0	0	0	3958	4948	5107	326	364	517	0	0	0	2153	2159	2966	218	173	245
558.51403534681	100	acylchain	-14:0, -14:0	0	0	0	0	0	0	233	0	44	31	14	0	0	0	182	163	260	32	22	11	0	0	0	179	140	110	19	9	9
561.48854885717	12.5	doublebond	17:1(10) C1-H	0	0	0	0	0	0	10	4	0	0	0	0	0	0	0	5	0	0	0	0	0	0	0	0	0	0	0	0	0
562.49637388924	25	doublebond	17:1(10) C1	0	0	0	0	0	77	5	4	0	0	0	0	0	0	0	5	0	0	0	0	0	0	0	0	0	11	0	0	0
563.50419892131	1.25	doublebond	17:1(10) C1+H	0	0	0	0	0	0	5	7	0	0	0	0	0	0	0	0	4	0	0	0	0	0	0	0	0	0	0	0	0
575.50419892131	12.5	doublebond	17:1(10) C2-H	0	0	0	0	0	0	0	0	0	0	0	0	0	0	16	5	11	0	0	0	0	0	0	0	0	0	0	0	0
576.51202395338	37.5	doublebond	17:1(10) C2	0	0	0	0	0	263	197	104	55	0	5	0	0	0	62	34	313	0	0	8	0	0	0	45	48	47	8	0	7
577.51984898545	50	doublebond	17:1(10) C2+H	0	0	0	0	0	0	0	7	0	0	0	0	0	0	0	5	0	0	0	0	0	0	0	0	0	0	0	0	0
589.51984898545	50	doublebond	17:1(10) C3-H	0	0	0	0	0	44	45	16	0	0	0	0	0	0	31	12	11	0	0	0	0	0	0	11	0	11	0	0	0
590.52767401752	18.75	doublebond	17:1(10) C3	0	0	0	0	0	44	11	17	0	0	0	0	0	0	0	16	7	0	0	0	0	0	0	11	6	0	0	0	0
591.53549904959	12.5	doublebond	17:1(10) C3+H	0	0	0	0	0	0	0	0	0	0	0	0	0	0	0	0	0	0	0	0	0	0	0	0	0	0	0	0	0
601.51984898545	25	doublebond	14:0 C1-H, 14:0 C1-H	0	0	0	0	0	26	11	12	0	0	0	0	0	0	46	10	20	0	0	0	0	0	0	11	0	11	0	0	0
602.52767401752	50	doublebond	14:0 C1, 14:0 C1	0	0	0	0	0	137	43	33	0	0	0	0	0	0	47	14	38	0	0	0	0	0	0	11	18	11	0	0	0
603.53549904959	15	doublebond	14:0 C1+H, 17:1(10) C4-H, 14:0 C1+H	0	0	0	0	0	42	11	11	0	0	0	0	0	0	0	7	11	0	0	0	0	0	0	0	0	0	0	0	0
604.54332408166	25	doublebond	17:1(10) C4	0	0	0	0	0	56	17	11	0	0	0	0	0	0	14	11	11	0	0	0	0	0	0	11	11	5	0	0	0
605.55114911373	1.25	doublebond	17:1(10) C4+H	0	0	0	0	0	0	0	8	0	0	0	0	0	0	0	0	0	0	0	0	0	0	0	0	0	0	0	0	0
615.53549904959	25	doublebond	14:0 C2-H, 14:0 C2-H	0	0	0	0	0	24	16	17	6	0	0	0	0	0	11	10	41	0	0	0	0	0	0	11	0	12	0	0	0
616.54332408166	75	doublebond	14:0 C2, 14:0 C2	0	0	0	0	0	415	293	219	24	21	10	0	0	0	192	105	124	53	30	12	0	0	0	96	72	88	8	10	7
617.55114911373	112.5	doublebond	14:0 C2+H, 17:1(10) C5-H, 14:0 C2+H	0	0	0	0	0	78	14	20	0	0	6	0	0	0	53	6	28	0	0	0	0	0	0	0	0	11	0	0	0
618.5589741458	25	doublebond	17:1(10) C5	0	0	0	0	0	20	11	11	0	0	6	0	0	0	20	8	14	0	0	0	0	0	0	31	11	0	0	0	0
619.56679917787	1.25	doublebond	17:1(10) C5+H	0	0	0	0	0	0	0	0	0	0	0	0	0	0	0	0	0	0	0	0	0	0	0	0	0	0	0	0	0
629.55114911373	100	doublebond	14:0 C3-H, 14:0 C3-H	0	0	0	0	0	112	40	59	0	0	11	0	0	0	40	94	45	0	0	6	0	0	0	35	128	48	0	0	6
630.5589741458	37.5	doublebond	14:0 C3, 14:0 C3	0	0	0	0	0	58	11	11	11	0	6	0	0	0	47	11	12	0	0	0	0	0	0	0	0	0	0	0	0
631.56679917787	37.5	doublebond	14:0 C3+H, 17:1(10) C6-H, 14:0 C3+H	0	0	0	0	0	5	11	10	0	0	0	0	0	0	11	6	0	0	0	0	0	0	0	0	0	0	0	0	0
632.57462420994	25	doublebond	17:1(10) C6	0	0	0	0	0	15	11	10	0	0	6	0	0	0	15	11	0	0	0	0	0	0	0	0	0	0	0	0	0
633.58244924201	1.25	doublebond	17:1(10) C6+H	0	0	0	0	0	0	0	0	0	0	0	0	0	0	0	0	0	0	0	0	0	0	0	0	0	0	0	0	0
643.56679917787	25	doublebond	14:0 C4-H, 14:0 C4-H	0	0	0	0	0	32	17	8	0	0	0	0	0	0	0	10	15	0	0	0	0	0	0	11	0	12	0	0	0
644.57462420994	50	doublebond	14:0 C4, 14:0 C4	0	0	0	0	0	57	25	12	6	0	0	0	0	0	22	16	30	0	0	0	0	0	0	11	23	11	0	6	0
645.58244924201	15	doublebond	14:0 C4+H, 17:1(10) C7-H, 14:0 C4+H	0	0	0	0	0	12	9	6	0	0	0	0	0	0	0	6	0	0	0	0	0	0	0	0	11	0	0	0	0
646.59027427408	25	doublebond	17:1(10) C7	0	0	0	0	0	0	10	11	0	0	0	0	0	0	11	11	0	0	0	0	0	0	0	11	11	0	0	0	0
647.59809930615	1.25	doublebond	17:1(10) C7+H	0	0	0	0	0	0	0	0	0	0	0	0	0	0	0	0	0	0	0	0	0	0	0	0	0	0	0	0	0
657.58244924201	25	doublebond	14:0 C5-H, 14:0 C5-H	0	0	0	0	0	72	12	20	0	0	0	0	0	0	6	26	38	0	0	0	0	0	0	0	7	11	0	0	0
658.59027427408	50	doublebond	14:0 C5, 14:0 C5	0	0	0	0	0	132	32	41	0	0	0	0	0	0	78	19	47	0	0	0	0	0	0	0	36	11	0	6	0
659.59809930615	102.5	doublebond, doublebond_high	14:0 C5+H, 17:1(10) C8-H, 14:0 C5+H	0	0	0	0	0	103	42	34	16	0	6	0	0	0	55	23	37	0	0	0	0	0	0	12	33	40	0	0	0
660.60592433822	50	doublebond	17:1(10) C8	0	0	0	0	0	38	18	26	0	0	0	0	0	0	18	10	22	0	0	0	0	0	0	0	0	11	0	0	0
661.61374937029	1.25	doublebond	17:1(10) C8+H	0	0	0	0	0	0	0	6	0	0	0	0	0	0	0	0	0	0	0	0	0	0	0	0	0	0	0	0	0
671.59809930615	25	doublebond	14:0 C6-H, 14:0 C6-H	0	0	0	0	0	293	18	26	0	0	6	0	0	0	37	14	72	0	0	0	0	0	0	11	11	0	0	0	0
672.60592433822	50	doublebond	14:0 C6, 14:0 C6	0	0	0	0	0	88	47	30	0	6	9	0	0	0	50	50	37	0	0	7	0	0	0	36	11	10	0	0	0
673.61374937029	15	doublebond	14:0 C6+H, 17:1(10) C9-H, 14:0 C6+H	0	0	0	0	0	0	6	12	0	0	0	0	0	0	32	9	15	0	0	0	0	0	0	0	0	0	0	0	0
674.62157440236	25	doublebond	17:1(10) C9	0	0	0	0	0	124	30	16	0	0	6	0	0	0	32	10	24	0	0	0	0	0	0	0	0	12	0	0	0
675.62939943443	1.25	doublebond	17:1(10) C9+H	0	0	0	0	0	8	12	7	0	0	0	0	0	0	0	0	0	0	0	0	0	0	0	0	0	0	0	0	0
685.61374937029	25	doublebond	14:0 C7-H, 14:0 C7-H	0	0	0	0	0	169	73	77	41	0	10	0	0	0	104	51	121	13	0	6	0	0	0	41	23	32	0	11	6
686.62157440236	56.25	doublebond	14:0 C7, 17:1(10) C10-H, 14:0 C7	0	0	0	0	0	71	48	53	0	11	16	0	0	0	41	79	79	0	0	6	0	0	0	26	9	11	0	0	0
687.62939943443	15	doublebond, doublebond_low	14:0 C7+H, 17:1(10) C10, 14:0 C7+H	0	0	0	0	0	11	20	7	0	0	11	0	0	0	0	10	11	0	0	0	0	0	0	0	11	0	0	0	0
688.6372244665	1.25	doublebond	17:1(10) C10+H	0	0	0	0	0	30	9	10	0	0	0	0	0	0	0	14	11	0	0	0	0	0	0	0	0	0	0	0	0
699.62939943443	37.5	doublebond	14:0 C8-H, 17:1(10) C11-H, 14:0 C8-H	0	0	0	0	0	308	138	249	40	91	21	0	0	0	97	108	143	11	21	9	0	0	0	67	49	69	6	0	6
700.6372244665	75	doublebond	14:0 C8, 17:1(10) C11, 14:0 C8	0	0	0	0	0	201	45	56	18	14	6	0	0	0	55	40	55	0	0	6	0	0	0	78	0	20	0	6	0
701.64504949857	3.75	doublebond	14:0 C8+H, 17:1(10) C11+H, 14:0 C8+H	0	0	0	0	0	0	9	8	0	0	0	0	0	0	11	6	0	0	0	0	0	0	0	0	33	11	0	0	0
713.64504949857	75	doublebond	14:0 C9-H, 17:1(10) C12-H, 14:0 C9-H	0	0	0	0	0	71	52	64	0	0	0	0	0	0	28	47	48	0	0	6	0	0	0	14	14	5	0	0	0
714.65287453064	150	doublebond, doublebond_high	14:0 C9, 17:1(10) C12, 14:0 C9	0	0	0	0	0	155	94	151	15	11	16	0	0	0	122	69	90	11	11	0	0	0	0	79	37	79	10	0	10
715.66069956271	3.75	doublebond	14:0 C9+H, 17:1(10) C12+H, 14:0 C9+H	0	0	0	0	0	11	11	5	0	0	0	0	0	0	47	6	0	0	0	0	0	0	0	0	0	42	0	0	0
727.66069956271	37.5	doublebond	14:0 C10-H, 17:1(10) C13-H, 14:0 C10-H	0	0	0	0	0	96	52	29	11	0	6	0	0	0	55	27	63	0	0	0	0	0	0	11	40	11	6	0	0
728.66852459478	75	doublebond	14:0 C10, 17:1(10) C13, 14:0 C10	0	0	0	0	0	146	45	51	11	0	9	0	0	0	55	24	44	0	0	9	0	0	0	13	21	13	0	0	6
729.67634962685	3.75	doublebond	14:0 C10+H, 17:1(10) C13+H, 14:0 C10+H	0	0	0	0	0	11	7	7	0	0	0	0	0	0	0	0	0	0	0	0	0	0	0	0	0	0	0	0	0
741.67634962685	37.5	doublebond	14:0 C11-H, 17:1(10) C14-H, 14:0 C11-H	0	0	0	0	0	32	24	30	0	13	7	0	0	0	87	48	40	0	0	0	0	0	0	45	20	116	0	0	0
742.68417465892	75	doublebond	14:0 C11, 17:1(10) C14, 14:0 C11	0	0	0	0	0	157	114	63	30	30	11	0	0	0	31	66	50	0	0	0	0	0	0	25	41	37	0	0	6
743.69199969099	3.75	doublebond	14:0 C11+H, 17:1(10) C14+H, 14:0 C11+H	0	0	0	0	0	11	6	4	0	0	0	0	0	0	12	6	11	0	0	0	0	0	0	0	0	0	0	0	0
755.69199969099	37.5	doublebond	14:0 C12-H, 17:1(10) C15-H, 14:0 C12-H	0	0	0	0	0	54	41	82	0	32	6	0	0	0	68	75	61	0	0	0	0	0	0	25	22	21	0	0	0
756.69982472306	75	doublebond	14:0 C12, 17:1(10) C15, 14:0 C12	0	0	0	0	0	113	101	70	11	0	6	0	0	0	86	46	39	0	11	10	0	0	0	76	41	88	6	0	6
757.70764975513	3.75	doublebond	14:0 C12+H, 17:1(10) C15+H, 14:0 C12+H	0	0	0	0	0	41	12	25	0	0	0	0	0	0	0	6	0	0	0	0	0	0	0	0	0	0	0	0	0
768.71240080019	150	metaboliteclass	[M+H]+	0	0	0	0	0	111	53	51	11	0	6	0	0	0	87	27	72	0	0	6	0	0	0	49	28	12	0	0	0
769.70764975513	37.5	doublebond	14:0 C13-H, 17:1(10) C16-H, 14:0 C13-H	0	0	0	0	0	92	18	11	0	0	6	0	0	0	11	11	0	0	0	0	0	0	0	11	0	43	0	0	0
770.7154747872	75	doublebond	14:0 C13, 17:1(10) C16, 14:0 C13	0	0	0	0	0	93	32	27	0	11	0	0	0	0	11	26	15	0	0	0	0	0	0	0	11	15	0	0	0
771.72329981927	3.75	doublebond	14:0 C13+H, 17:1(10) C16+H, 14:0 C13+H	0	0	0	0	0	0	0	5	0	0	0	0	0	0	0	0	0	0	0	0	0	0	0	0	0	0	0	0	0
785.73894988341	999	precursor	Precursor	0	0	0	0	0	9376	8582	8360	2389	2475	2489	0	0	0	9533	9446	5933	1735	1867	1142	0	0	0	6162	8505	6667	461	649	709
