## Supplementary material for "MS-DIAL 5 multimodal mass spectrometry data mining unveils lipidome complexities": Source data: AlignmentID001534.txt

m/z	Reference intensity	Spectrum	Comment	20230404_Blank_11_POS_EAD14	20230404_C12_10_POS_EAD14	20230404_C13_9_POS_EAD14_1	20230404_C13_9_POS_EAD14_2	20230404_C13_9_POS_EAD14_3	20230404_C13x1_1_POS_EAD14_1	20230404_C13x1_1_POS_EAD14_2	20230404_C13x1_1_POS_EAD14_3	20230404_C13x10_4_POS_EAD14_1	20230404_C13x10_4_POS_EAD14_2	20230404_C13x10_4_POS_EAD14_3	20230404_C13x100_7_POS_EAD14_1	20230404_C13x100_7_POS_EAD14_2	20230404_C13x100_7_POS_EAD14_3	20230404_C13x2_2_POS_EAD14_1	20230404_C13x2_2_POS_EAD14_2	20230404_C13x2_2_POS_EAD14_3	20230404_C13x20_5_POS_EAD14_1	20230404_C13x20_5_POS_EAD14_2	20230404_C13x20_5_POS_EAD14_3	20230404_C13x200_8_POS_EAD14_1	20230404_C13x200_8_POS_EAD14_2	20230404_C13x200_8_POS_EAD14_3	20230404_C13x5_3_POS_EAD14_1	20230404_C13x5_3_POS_EAD14_2	20230404_C13x5_3_POS_EAD14_3	20230404_C13x50_6_POS_EAD14_1	20230404_C13x50_6_POS_EAD14_2	20230404_C13x50_6_POS_EAD14_3
184.07332101419	300	metaboliteclass	Header	0	0	0	0	0	2639	3333	4192	3100	2715	3197	0	0	0	8033	7379	8065	2549	2185	3447	0	0	0	5641	5687	7881	1447	1126	1465
224.10462114247	150	metaboliteclass	Gly-C	0	0	0	0	0	1787	1534	1521	550	727	553	0	0	0	2557	3276	3595	346	335	448	0	0	0	2126	1545	1915	110	100	96
226.08388569789	100	metaboliteclass	Gly-O	0	0	0	0	0	1721	1208	1150	247	794	1043	0	0	0	2353	3596	2391	421	540	408	0	0	0	3039	2741	1683	99	61	102
393.300365868665	150	metaboliteclass	[Precursor]2+	0	0	0	0	0	319	702	482	69	161	151	0	0	0	873	1140	952	246	105	63	0	0	0	1320	893	538	11	11	35
491.33702637576	50	snposition	-CH2(Sn1)	0	0	0	0	0	131	148	168	59	141	86	0	0	0	349	504	259	50	24	35	0	0	0	238	341	206	0	11	6
504.34485140783	100	acylchain	-18:1(9)-O, -18:1(9)-O	0	0	0	0	0	194	197	270	154	99	129	0	0	0	421	725	494	100	37	39	0	0	0	331	343	384	56	0	33
522.35541609153	100	acylchain	-18:1(9), -18:1(9)	0	0	0	0	0	288	387	296	82	154	97	0	0	0	447	866	392	62	49	29	0	0	0	325	529	431	11	24	22
548.33468064695	10	doublebond	18:1(9) C1-H, 18:1(9) C1-H	0	0	0	0	0	44	50	50	14	80	11	0	0	0	65	86	72	0	11	0	0	0	0	56	47	25	0	0	0
549.34250567902	20	doublebond	18:1(9) C1, 18:1(9) C1	0	0	0	0	0	17	29	26	36	0	11	0	0	0	57	60	110	0	11	0	0	0	0	24	25	39	0	11	0
550.35033071109	1	doublebond	18:1(9) C1+H, 18:1(9) C1+H	0	0	0	0	0	28	40	24	0	11	0	0	0	0	115	33	37	0	0	0	0	0	0	32	62	60	0	0	0
562.35033071109	10	doublebond	18:1(9) C2-H, 18:1(9) C2-H	0	0	0	0	0	70	158	62	25	59	6	0	0	0	132	143	85	11	43	11	0	0	0	47	21	146	0	0	0
563.35815574316	30	doublebond	18:1(9) C2, 18:1(9) C2	0	0	0	0	0	241	179	311	60	99	81	0	0	0	556	236	696	14	39	24	0	0	0	194	374	255	11	0	0
564.36598077523	40	doublebond	18:1(9) C2+H, 18:1(9) C2+H	0	0	0	0	0	43	48	35	17	11	0	0	0	0	242	69	79	10	0	0	0	0	0	29	105	53	0	0	0
576.36598077523	40	doublebond	18:1(9) C3-H, 18:1(9) C3-H	0	0	0	0	0	250	198	217	45	76	131	0	0	0	468	456	447	41	184	46	0	0	0	534	397	215	11	11	0
577.3738058073	15	doublebond	18:1(9) C3, 18:1(9) C3	0	0	0	0	0	34	53	25	25	0	46	0	0	0	78	57	105	0	0	0	0	0	0	55	32	56	0	0	0
578.38163083937	10	doublebond	18:1(9) C3+H, 18:1(9) C3+H	0	0	0	0	0	21	24	38	0	0	0	0	0	0	57	33	11	0	0	11	0	0	0	0	11	11	0	0	0
590.38163083937	10	doublebond	18:1(9) C4-H, 18:1(9) C4-H	0	0	0	0	0	50	45	78	0	11	61	0	0	0	161	113	68	0	0	11	0	0	0	44	166	57	0	0	0
591.38945587144	20	doublebond	18:1(9) C4, 18:1(9) C4	0	0	0	0	0	74	40	39	27	40	26	0	0	0	79	73	76	11	17	0	0	0	0	26	357	47	0	0	0
592.39728090351	1	doublebond	18:1(9) C4+H, 18:1(9) C4+H	0	0	0	0	0	0	21	12	0	0	0	0	0	0	6	11	11	0	0	0	0	0	0	11	11	10	0	0	0
601.51903711117	25	metaboliteclass	Precursor-Header	0	0	0	0	0	262	196	201	136	65	72	0	0	0	366	398	440	22	43	33	0	0	0	246	260	362	0	0	11
604.39728090351	10	doublebond	18:1(9) C5-H, 18:1(9) C5-H	0	0	0	0	0	25	17	36	0	122	57	0	0	0	139	94	63	0	0	0	0	0	0	33	57	95	26	0	0
605.40510593558	20	doublebond	18:1(9) C5, 18:1(9) C5	0	0	0	0	0	55	62	39	42	10	66	0	0	0	101	203	104	11	18	11	0	0	0	131	122	55	0	0	0
606.41293096765	1	doublebond	18:1(9) C5+H, 18:1(9) C5+H	0	0	0	0	0	0	11	11	0	0	0	0	0	0	15	11	91	0	0	0	0	0	0	21	0	0	0	0	0
618.41293096765	10	doublebond	18:1(9) C6-H, 18:1(9) C6-H	0	0	0	0	0	53	48	58	0	17	13	0	0	0	133	83	143	23	34	0	0	0	0	230	87	58	0	0	0
619.42075599972	20	doublebond	18:1(9) C6, 18:1(9) C6	0	0	0	0	0	80	43	44	0	24	0	0	0	0	130	60	99	13	17	0	0	0	0	56	54	79	0	0	0
620.42858103179	1	doublebond	18:1(9) C6+H, 18:1(9) C6+H	0	0	0	0	0	11	38	11	0	0	0	0	0	0	11	11	14	0	0	0	0	0	0	11	11	0	0	0	0
632.42858103179	80	doublebond, doublebond_high	18:1(9) C7-H, 18:1(9) C7-H	0	0	0	0	0	403	293	295	85	56	62	0	0	0	609	413	677	28	15	50	0	0	0	247	323	325	7	15	0
633.43640606386	40	doublebond	18:1(9) C7, 18:1(9) C7	0	0	0	0	0	55	84	109	41	15	36	0	0	0	214	260	242	141	11	26	0	0	0	94	84	82	0	0	0
634.44423109593	1	doublebond	18:1(9) C7+H, 18:1(9) C7+H	0	0	0	0	0	20	51	21	0	0	26	0	0	0	32	22	40	8	0	0	0	0	0	58	9	63	0	0	0
646.44423109593	10	doublebond	18:1(9) C8-H, 18:1(9) C8-H	0	0	0	0	0	57	53	30	30	0	83	0	0	0	62	105	113	11	9	11	0	0	0	42	19	77	0	0	11
647.452056128	20	doublebond	18:1(9) C8, 18:1(9) C8	0	0	0	0	0	96	72	55	0	88	11	0	0	0	136	126	135	11	10	0	0	0	0	87	47	106	0	0	11
648.45988116007	1	doublebond	18:1(9) C8+H, 18:1(9) C8+H	0	0	0	0	0	30	50	32	13	30	64	0	0	0	77	77	62	0	0	0	0	0	0	29	22	23	0	0	0
659.452056128	5	doublebond	18:1(9) C9-H, 18:1(9) C9-H	0	0	0	0	0	33	26	23	0	0	0	0	0	0	13	94	61	0	0	0	0	0	0	6	11	0	0	4	0
660.45988116007	10	doublebond, doublebond_low	18:1(9) C9, 18:1(9) C9	0	0	0	0	0	37	39	29	10	15	0	0	0	0	44	39	151	0	37	0	0	0	0	102	38	29	0	0	0
661.46770619214	1	doublebond	18:1(9) C9+H, 18:1(9) C9+H	0	0	0	0	0	19	28	12	0	10	0	0	0	0	24	11	32	0	0	0	0	0	0	11	11	11	0	0	0
672.45988116007	10	doublebond	18:1(9) C10-H, 18:1(9) C10-H	0	0	0	0	0	45	131	79	11	47	21	0	0	0	320	106	82	0	11	11	0	0	0	116	100	61	0	0	0
673.46770619214	20	doublebond	18:1(9) C10, 18:1(9) C10	0	0	0	0	0	48	45	56	11	17	0	0	0	0	104	159	124	24	10	0	0	0	0	44	133	49	0	0	0
674.47553122421	1	doublebond	18:1(9) C10+H, 18:1(9) C10+H	0	0	0	0	0	44	24	25	0	0	0	0	0	0	77	26	35	0	0	0	0	0	0	20	22	62	0	0	0
686.47553122421	40	doublebond	18:1(9) C11-H, 18:1(9) C11-H	0	0	0	0	0	240	123	115	46	29	33	0	0	0	287	291	210	19	118	30	0	0	0	107	156	206	0	0	0
687.48335625628	80	doublebond, doublebond_high	18:1(9) C11, 18:1(9) C11	0	0	0	0	0	369	458	470	52	94	101	0	0	0	643	732	807	27	62	48	0	0	0	644	198	390	11	0	18
688.49118128835	1	doublebond	18:1(9) C11+H, 18:1(9) C11+H	0	0	0	0	0	25	49	20	0	8	0	0	0	0	11	77	176	0	0	0	0	0	0	22	11	42	0	0	0
700.49118128835	10	doublebond	18:1(9) C12-H, 18:1(9) C12-H	0	0	0	0	0	53	69	98	11	63	48	0	0	0	99	159	134	36	0	52	0	0	0	40	65	94	0	0	0
701.49900632042	20	doublebond	18:1(9) C12, 18:1(9) C12	0	0	0	0	0	40	34	27	11	11	0	0	0	0	75	160	107	0	4	11	0	0	0	23	46	64	0	15	0
702.50683135249	1	doublebond	18:1(9) C12+H, 18:1(9) C12+H	0	0	0	0	0	11	19	11	11	0	0	0	0	0	0	0	11	0	0	0	0	0	0	0	0	0	0	0	0
714.50683135249	10	doublebond	18:1(9) C13-H, 18:1(9) C13-H	0	0	0	0	0	44	66	41	0	11	11	0	0	0	43	76	81	0	0	11	0	0	0	87	68	50	0	0	0
715.51465638456	20	doublebond	18:1(9) C13, 18:1(9) C13	0	0	0	0	0	49	42	47	26	65	21	0	0	0	64	93	128	10	25	8	0	0	0	64	51	75	0	0	0
716.52248141663	1	doublebond	18:1(9) C13+H, 18:1(9) C13+H	0	0	0	0	0	11	11	11	0	0	0	0	0	0	0	0	0	0	0	0	0	0	0	11	0	0	0	0	0
728.52248141663	10	doublebond	18:1(9) C14-H, 18:1(9) C14-H	0	0	0	0	0	47	66	63	19	0	0	0	0	0	130	115	126	22	11	28	0	0	0	39	70	34	0	0	11
729.5303064487	20	doublebond	18:1(9) C14, 18:1(9) C14	0	0	0	0	0	51	47	47	36	11	11	0	0	0	87	86	80	28	0	0	0	0	0	36	102	47	0	0	0
730.53813148077	1	doublebond	18:1(9) C14+H, 18:1(9) C14+H	0	0	0	0	0	11	18	6	0	0	0	0	0	0	0	0	0	0	0	0	0	0	0	0	0	0	0	0	0
742.53813148077	10	doublebond	18:1(9) C15-H, 18:1(9) C15-H	0	0	0	0	0	43	67	82	45	0	13	0	0	0	91	123	112	152	10	0	0	0	0	43	80	46	0	0	0
743.54595651284	20	doublebond	18:1(9) C15, 18:1(9) C15	0	0	0	0	0	94	53	86	36	20	31	0	0	0	176	72	204	0	22	11	0	0	0	125	62	53	11	0	0
744.55378154491	1	doublebond	18:1(9) C15+H, 18:1(9) C15+H	0	0	0	0	0	17	19	8	0	0	0	0	0	0	48	11	0	11	0	0	0	0	0	8	0	11	0	0	0
756.55378154491	10	doublebond	18:1(9) C16-H, 18:1(9) C16-H	0	0	0	0	0	88	112	81	29	111	35	0	0	0	127	213	152	0	32	11	0	0	0	89	106	84	0	0	0
757.56160657698	20	doublebond	18:1(9) C16, 18:1(9) C16	0	0	0	0	0	118	100	78	68	66	90	0	0	0	156	276	212	24	11	0	0	0	0	161	162	65	0	10	11
758.56943160905	1	doublebond	18:1(9) C16+H, 18:1(9) C16+H	0	0	0	0	0	26	30	14	66	11	0	0	0	0	44	87	151	0	11	0	0	0	0	11	91	22	0	0	0
770.56943160905	10	doublebond	18:1(9) C17-H, 18:1(9) C17-H	0	0	0	0	0	66	123	79	221	22	31	0	0	0	247	145	113	0	20	0	0	0	0	52	78	109	0	0	0
771.57725664112	20	doublebond	18:1(9) C17, 18:1(9) C17	0	0	0	0	0	50	118	69	25	29	0	0	0	0	215	182	65	22	17	0	0	0	0	170	93	110	0	0	0
772.58508167319	1	doublebond	18:1(9) C17+H, 18:1(9) C17+H	0	0	0	0	0	0	11	0	0	0	0	0	0	0	52	11	11	0	0	0	0	0	0	0	0	0	0	0	0
786.60073173733	999	precursor	Precursor	0	0	0	0	0	22592	23227	24243	6034	3617	3959	0	0	0	15510	8328	9923	2263	2467	2603	0	0	0	7317	8992	9810	948	481	538
