## Supplementary material for "MS-DIAL 5 multimodal mass spectrometry data mining unveils lipidome complexities": Source data: AlignmentID001536.txt

m/z	Reference intensity	Spectrum	Comment	20230404_Blank_11_POS_EAD14	20230404_C12_10_POS_EAD14	20230404_C13_9_POS_EAD14_1	20230404_C13_9_POS_EAD14_2	20230404_C13_9_POS_EAD14_3	20230404_C13x1_1_POS_EAD14_1	20230404_C13x1_1_POS_EAD14_2	20230404_C13x1_1_POS_EAD14_3	20230404_C13x10_4_POS_EAD14_1	20230404_C13x10_4_POS_EAD14_2	20230404_C13x10_4_POS_EAD14_3	20230404_C13x100_7_POS_EAD14_1	20230404_C13x100_7_POS_EAD14_2	20230404_C13x100_7_POS_EAD14_3	20230404_C13x2_2_POS_EAD14_1	20230404_C13x2_2_POS_EAD14_2	20230404_C13x2_2_POS_EAD14_3	20230404_C13x20_5_POS_EAD14_1	20230404_C13x20_5_POS_EAD14_2	20230404_C13x20_5_POS_EAD14_3	20230404_C13x200_8_POS_EAD14_1	20230404_C13x200_8_POS_EAD14_2	20230404_C13x200_8_POS_EAD14_3	20230404_C13x5_3_POS_EAD14_1	20230404_C13x5_3_POS_EAD14_2	20230404_C13x5_3_POS_EAD14_3	20230404_C13x50_6_POS_EAD14_1	20230404_C13x50_6_POS_EAD14_2	20230404_C13x50_6_POS_EAD14_3
142.02637082177	100	metaboliteclass	Header	0	0	0	0	0	21	27	0	14	10	10	0	0	0	76	39	190	7	0	0	0	0	0	82	54	76	0	0	0
187.05576574326	300	metaboliteclass	Gly-O	0	0	0	0	0	225	432	0	167	0	263	0	0	0	0	217	212	39	28	38	0	0	0	10	133	121	0	0	0
187.0890546797	400	metaboliteclass	Gly-C	0	0	0	0	0	0	0	0	152	121	0	0	0	0	464	173	308	28	69	35	0	0	0	381	214	120	0	0	0
253.25259211268	100	acylchain	17:0 acyl+	0	0	0	0	0	21	92	0	9	10	10	0	0	0	258	38	79	0	7	0	0	0	0	27	22	0	0	0	0
314.31019057546	100	acylchain	-Header -22:4(7,10,13,16)-O	0	0	0	0	0	0	12	0	0	0	0	0	0	0	29	11	11	0	0	0	0	0	0	0	0	0	0	0	0
315.26824217682	100	acylchain	22:4(7,10,13,16) acyl+	0	0	0	0	0	0	0	0	4	11	0	0	0	0	0	8	28	0	11	0	0	0	0	0	12	0	0	0	0
332.32075525916	100	acylchain	-Header -22:4(7,10,13,16)	0	0	0	0	0	80	493	0	83	224	112	0	0	0	246	476	210	41	25	16	0	0	0	103	79	161	0	0	0
358.30001981458	15	doublebond	22:4(7,10,13,16) C1-H_p3	0	0	0	0	0	53	179	0	110	23	12	0	0	0	41	79	111	23	0	11	0	0	0	57	96	11	0	0	0
359.30784484665	30	doublebond	22:4(7,10,13,16) C1_p3	0	0	0	0	0	11	11	0	0	0	0	0	0	0	0	0	0	0	0	0	0	0	0	0	0	10	0	0	0
360.31566987872	1.5	doublebond	22:4(7,10,13,16) C1+H_p3	0	0	0	0	0	0	0	0	0	11	0	0	0	0	11	11	11	0	0	0	0	0	0	0	12	0	0	0	0
361.30546211567	100	snposition	-Header -CD2(Sn1)	0	0	0	0	0	0	0	0	0	0	0	0	0	0	0	0	0	0	0	0	0	0	0	0	0	0	0	0	0
372.31566987872	15	doublebond	22:4(7,10,13,16) C2-H_p3	0	0	0	0	0	0	16	0	0	0	0	0	0	0	38	0	0	0	0	0	0	0	0	0	0	0	0	0	0
373.32349491079	45	doublebond	22:4(7,10,13,16) C2_p3	0	0	0	0	0	0	11	0	0	10	0	0	0	0	11	11	0	0	0	0	0	0	0	0	16	8	0	0	0
374.33131994286	60	doublebond	22:4(7,10,13,16) C2+H_p3	0	0	0	0	0	0	26	0	0	24	11	0	0	0	11	85	12	0	0	8	0	0	0	11	17	11	0	0	0
376.3258406396	100	acylchain	-Header -17:0-O	0	0	0	0	0	11	70	0	5	0	33	0	0	0	42	28	78	0	0	22	0	0	0	43	21	28	0	0	0
386.33131994286	60	doublebond	22:4(7,10,13,16) C3-H_p3	0	0	0	0	0	11	105	0	60	24	31	0	0	0	60	78	49	11	0	0	0	0	0	23	35	139	0	0	0
387.33914497493	22.5	doublebond	22:4(7,10,13,16) C3_p3	0	0	0	0	0	0	0	0	0	0	0	0	0	0	11	0	0	0	0	0	0	0	0	0	11	10	0	0	0
388.346970007	15	doublebond	22:4(7,10,13,16) C3+H_p3	0	0	0	0	0	11	0	0	0	0	0	0	0	0	0	0	0	0	0	0	0	0	0	0	0	0	0	0	0
393.80040766935	100	metaboliteclass	[Precursor]2+	0	0	0	0	0	9	192	0	117	25	27	0	0	0	47	53	112	14	19	37	0	0	0	90	141	61	0	0	0
394.3364053233	100	acylchain	-Header -17:0	0	0	0	0	0	0	48	0	11	34	73	0	0	0	95	31	51	10	0	14	0	0	0	17	40	55	0	0	0
400.346970007	15	doublebond	22:4(7,10,13,16) C4-H_p3	0	0	0	0	0	0	11	0	0	0	0	0	0	0	0	10	0	11	0	0	0	0	0	6	0	7	0	0	0
401.35479503907	30	doublebond	22:4(7,10,13,16) C4_p3	0	0	0	0	0	0	11	0	0	0	0	0	0	0	0	0	11	0	0	0	0	0	0	0	0	0	0	0	0
402.36262007114	1.5	doublebond	22:4(7,10,13,16) C4+H_p3	0	0	0	0	0	0	0	0	0	0	0	0	0	0	0	11	0	0	0	0	0	0	0	0	0	0	0	0	0
414.36262007114	120	doublebond, doublebond_high	22:4(7,10,13,16) C5-H_p3	0	0	0	0	0	0	11	0	0	0	0	0	0	0	6	6	0	0	0	0	0	0	0	0	0	0	0	0	0
415.37044510321	60	doublebond	22:4(7,10,13,16) C5_p3	0	0	0	0	0	0	11	0	0	0	11	0	0	0	0	0	0	0	0	0	0	0	0	0	10	0	0	0	0
416.37827013528	1.5	doublebond	22:4(7,10,13,16) C5+H_p3	0	0	0	0	0	0	0	0	0	0	0	0	0	0	0	0	0	0	0	0	0	0	0	0	0	0	0	0	0
420.31566987872	15	doublebond	17:0 C1-H	0	0	0	0	0	0	0	0	0	0	0	0	0	0	0	0	0	0	0	0	0	0	0	0	0	0	0	0	0
421.32349491079	30	doublebond	17:0 C1	0	0	0	0	0	0	5	0	0	0	0	0	0	0	7	0	0	0	0	0	0	0	0	0	0	0	0	0	0
422.33131994286	1.5	doublebond	17:0 C1+H	0	0	0	0	0	0	0	0	0	0	0	0	0	0	0	0	0	0	0	0	0	0	0	0	0	0	0	0	0
428.37827013528	15	doublebond	22:4(7,10,13,16) C6-H_p3	0	0	0	0	0	0	0	0	0	0	0	0	0	0	0	49	25	0	0	0	0	0	0	0	12	34	0	0	0
429.38609516735	30	doublebond	22:4(7,10,13,16) C6_p3	0	0	0	0	0	0	0	0	0	0	0	0	0	0	0	0	0	0	0	0	0	0	0	0	0	0	0	0	0
430.39392019942	1.5	doublebond	22:4(7,10,13,16) C6+H_p3	0	0	0	0	0	0	0	0	0	0	0	0	0	0	0	0	0	0	0	0	0	0	0	0	0	0	0	0	0
434.33131994286	15	doublebond	17:0 C2-H	0	0	0	0	0	0	6	0	0	0	0	0	0	0	0	0	0	0	0	0	0	0	0	0	0	11	0	0	0
435.33914497493	45	doublebond	17:0 C2	0	0	0	0	0	0	8	0	0	0	0	0	0	0	11	0	11	0	0	0	0	0	0	0	0	0	0	0	0
436.346970007	60	doublebond	17:0 C2+H	0	0	0	0	0	0	4	0	0	0	11	0	0	0	0	11	11	0	0	0	0	0	0	11	0	0	0	0	0
441.38609516735	7.5	doublebond	22:4(7,10,13,16) C7-H_p3	0	0	0	0	0	15	0	0	0	0	0	0	0	0	0	0	0	0	0	0	0	0	0	0	0	0	0	0	0
442.39392019942	15	doublebond, doublebond_low	22:4(7,10,13,16) C7_p3	0	0	0	0	0	0	37	0	0	11	0	0	0	0	14	11	43	0	0	0	0	0	0	11	0	4	0	0	0
443.40174523149	1.5	doublebond	22:4(7,10,13,16) C7+H_p3	0	0	0	0	0	0	11	0	0	11	0	0	0	0	11	0	9	0	0	0	0	0	0	0	0	0	0	0	0
448.346970007	60	doublebond	17:0 C3-H	0	0	0	0	0	0	11	0	0	0	0	0	0	0	15	9	0	0	0	0	0	0	0	0	0	0	0	0	0
449.35479503907	22.5	doublebond	17:0 C3	0	0	0	0	0	12	5	0	0	0	0	0	0	0	37	40	0	0	0	0	0	0	0	0	0	0	0	0	0
450.36262007114	15	doublebond	17:0 C3+H	0	0	0	0	0	0	0	0	0	0	0	0	0	0	13	0	0	0	0	0	0	0	0	0	0	0	0	0	0
454.39392019942	120	doublebond, doublebond_high	22:4(7,10,13,16) C8-H_p3	0	0	0	0	0	0	11	0	0	0	0	0	0	0	0	0	0	0	0	0	0	0	0	0	0	0	0	0	0
455.40174523149	60	doublebond	22:4(7,10,13,16) C8_p3	0	0	0	0	0	0	0	0	0	0	0	0	0	0	0	0	11	0	0	0	0	0	0	0	0	0	0	0	0
456.33710997713	100	acylchain	-22:4(7,10,13,16)-O	0	0	0	0	0	11	50	0	16	11	0	0	0	0	60	41	40	0	0	0	0	0	0	8	11	0	0	0	0
456.40957026356	120	doublebond, doublebond_high	22:4(7,10,13,16) C8+H_p3	0	0	0	0	0	0	0	0	0	0	0	0	0	0	0	11	0	0	39	0	0	0	0	0	0	0	0	0	0
462.36262007114	15	doublebond	17:0 C4-H	0	0	0	0	0	0	0	0	0	0	0	0	0	0	0	0	10	0	0	0	0	0	0	0	0	0	0	0	0
463.37044510321	30	doublebond	17:0 C4	0	0	0	0	0	0	0	0	0	0	0	0	0	0	11	0	0	0	0	0	0	0	0	0	0	7	0	0	0
464.37827013528	1.5	doublebond	17:0 C4+H	0	0	0	0	0	0	0	0	0	0	0	0	0	0	12	0	0	0	0	0	0	0	0	0	0	0	0	0	0
468.40957026356	60	doublebond	22:4(7,10,13,16) C9-H_p3	0	0	0	0	0	0	0	0	41	11	0	0	0	0	34	48	35	0	0	0	0	0	0	35	0	21	0	0	0
469.41739529563	120	doublebond, doublebond_high	22:4(7,10,13,16) C9_p3	0	0	0	0	0	0	17	0	0	11	9	0	0	0	13	35	31	0	0	0	0	0	0	11	0	24	0	0	0
470.4252203277	1.5	doublebond	22:4(7,10,13,16) C9+H_p3	0	0	0	0	0	11	0	0	0	0	0	0	0	0	10	16	18	0	0	0	0	0	0	7	0	0	0	0	0
473.33984962876	100	acylchain	-22:4(7,10,13,16)	0	0	0	0	0	80	104	0	32	24	40	0	0	0	112	56	34	12	0	17	0	0	0	27	43	28	0	0	0
476.37827013528	15	doublebond	17:0 C5-H	0	0	0	0	0	0	22	0	0	0	0	0	0	0	0	0	0	0	0	0	0	0	0	0	0	0	0	0	0
477.38609516735	30	doublebond	17:0 C5	0	0	0	0	0	0	0	0	0	0	0	0	0	0	0	11	0	0	0	0	0	0	0	0	0	0	0	0	0
478.39392019942	1.5	doublebond	17:0 C5+H	0	0	0	0	0	0	0	0	0	0	0	0	0	0	11	0	0	0	0	0	0	0	0	8	0	0	0	0	0
481.41739529563	7.5	doublebond	22:4(7,10,13,16) C10-H_p3	0	0	0	0	0	6	11	0	0	0	0	0	0	0	25	11	0	0	0	0	0	0	0	10	0	0	0	0	0
482.4252203277	15	doublebond, doublebond_low	22:4(7,10,13,16) C10_p3	0	0	0	0	0	0	32	0	11	0	11	0	0	0	49	42	39	0	0	0	0	0	0	13	50	11	0	0	0
483.43304535977	1.5	doublebond	22:4(7,10,13,16) C10+H_p3	0	0	0	0	0	4	0	0	0	0	0	0	0	0	0	0	0	0	0	0	0	0	0	0	0	0	0	0	0
490.39392019942	15	doublebond	17:0 C6-H	0	0	0	0	0	0	0	0	0	0	0	0	0	0	11	30	0	0	0	0	0	0	0	0	11	0	0	0	0
491.40174523149	30	doublebond	17:0 C6	0	0	0	0	0	0	0	0	0	0	0	0	0	0	11	10	0	0	0	0	0	0	0	0	0	0	0	0	0
492.40957026356	1.5	doublebond	17:0 C6+H	0	0	0	0	0	0	0	0	8	0	4	0	0	0	0	11	39	0	0	0	0	0	0	0	0	0	0	0	0
494.4252203277	120	doublebond, doublebond_high	22:4(7,10,13,16) C11-H_p3	0	0	0	0	0	0	23	0	11	0	0	0	0	0	11	0	14	0	0	0	0	0	0	11	0	0	0	0	0
495.43304535977	60	doublebond	22:4(7,10,13,16) C11_p3	0	0	0	0	0	11	22	0	0	0	0	0	0	0	11	0	14	0	42	0	0	0	0	0	0	11	0	0	0
496.44087039184	120	doublebond, doublebond_high	22:4(7,10,13,16) C11+H_p3	0	0	0	0	0	0	30	0	0	6	32	0	0	0	11	14	51	0	0	0	0	0	0	0	5	0	0	0	0
499.31911418418	15	doublebond	22:4(7,10,13,16) C1-H_p3	0	0	0	0	0	0	0	0	0	0	0	0	0	0	0	0	0	0	0	0	0	0	0	0	0	0	0	0	0
500.32693921625	30	doublebond	22:4(7,10,13,16) C1_p3	0	0	0	0	0	0	0	0	0	0	0	0	0	0	0	0	0	0	0	0	0	0	0	0	0	0	0	0	0
501.33476424832	1.5	doublebond	22:4(7,10,13,16) C1+H_p3	0	0	0	0	0	0	0	0	0	0	0	0	0	0	0	0	0	0	0	0	0	0	0	0	0	0	0	0	0
502.32455648527	100	snposition	-CD2(Sn1)	0	0	0	0	0	0	11	0	0	0	0	0	0	0	19	0	0	0	0	0	0	0	0	0	0	0	0	0	0
504.40957026356	15	doublebond	17:0 C7-H	0	0	0	0	0	0	0	0	0	15	0	0	0	0	0	11	0	0	0	0	0	0	0	0	0	0	0	0	0
505.41739529563	30	doublebond	17:0 C7	0	0	0	0	0	4	11	0	0	0	0	0	0	0	0	11	0	0	0	0	0	0	0	0	0	11	0	0	0
506.4252203277	1.5	doublebond	17:0 C7+H	0	0	0	0	0	11	0	0	0	0	0	0	0	0	0	0	12	0	0	0	0	0	0	0	14	0	0	0	0
508.44087039184	60	doublebond	22:4(7,10,13,16) C12-H_p3	0	0	0	0	0	0	25	0	11	11	12	0	0	0	20	34	37	0	0	18	0	0	0	0	0	15	0	0	0
509.44869542391	120	doublebond, doublebond_high	22:4(7,10,13,16) C12_p3	0	0	0	0	0	11	11	0	0	0	0	0	0	0	11	28	0	0	0	0	0	0	0	0	0	18	0	0	0
510.45652045598	1.5	doublebond	22:4(7,10,13,16) C12+H_p3	0	0	0	0	0	0	0	0	0	0	0	0	0	0	0	0	5	0	0	0	0	0	0	0	0	0	0	0	0
513.33476424832	15	doublebond	22:4(7,10,13,16) C2-H_p3	0	0	0	0	0	0	0	0	0	0	0	0	0	0	0	0	0	0	0	0	0	0	0	0	0	0	0	0	0
514.34258928039	45	doublebond	22:4(7,10,13,16) C2_p3	0	0	0	0	0	0	11	0	0	0	11	0	0	0	0	0	10	0	0	0	0	0	0	0	0	0	0	0	0
515.35041431246	60	doublebond	22:4(7,10,13,16) C2+H_p3	0	0	0	0	0	0	0	0	0	0	0	0	0	0	0	0	0	0	0	0	0	0	0	28	0	0	0	0	0
518.35276004127	100	acylchain	-17:0-O	0	0	0	0	0	8	52	0	16	17	27	0	0	0	29	11	16	0	0	0	0	0	0	17	10	19	0	0	0
518.4252203277	15	doublebond	17:0 C8-H	0	0	0	0	0	0	0	0	0	0	0	0	0	0	11	11	0	0	0	0	0	0	0	0	0	0	0	0	0
519.43304535977	30	doublebond	17:0 C8	0	0	0	0	0	0	0	0	0	0	0	0	0	0	0	0	0	0	0	0	0	0	0	0	0	0	0	0	0
520.44087039184	1.5	doublebond	17:0 C8+H	0	0	0	0	0	0	21	0	11	0	0	0	0	0	0	11	0	0	0	0	0	0	0	0	0	0	0	0	0
521.44869542391	7.5	doublebond	22:4(7,10,13,16) C13-H_p3	0	0	0	0	0	0	0	0	0	0	0	0	0	0	0	11	0	0	0	0	0	0	0	0	0	0	0	0	0
522.45652045598	15	doublebond, doublebond_low	22:4(7,10,13,16) C13_p3	0	0	0	0	0	0	0	0	0	11	0	0	0	0	18	0	0	0	0	0	0	0	0	0	0	0	0	0	0
523.46434548805	1.5	doublebond	22:4(7,10,13,16) C13+H_p3	0	0	0	0	0	0	0	0	0	0	0	0	0	0	0	10	0	0	0	0	0	0	0	0	0	0	0	0	0
527.35041431246	60	doublebond	22:4(7,10,13,16) C3-H_p3	0	0	0	0	0	0	14	0	0	0	0	0	0	0	0	0	0	0	0	0	0	0	0	0	0	0	0	0	0
528.35823934453	22.5	doublebond	22:4(7,10,13,16) C3_p3	0	0	0	0	0	0	0	0	0	0	0	0	0	0	0	0	0	0	0	0	0	0	0	0	0	0	0	0	0
529.3660643766	15	doublebond	22:4(7,10,13,16) C3+H_p3	0	0	0	0	0	0	0	0	0	0	0	0	0	0	0	0	0	0	0	0	0	0	0	0	0	0	0	0	0
532.44087039184	15	doublebond	17:0 C9-H	0	0	0	0	0	0	6	0	0	11	11	0	0	0	0	58	0	0	0	0	0	0	0	0	0	0	0	0	0
533.44869542391	30	doublebond	17:0 C9	0	0	0	0	0	0	0	0	0	0	0	0	0	0	0	0	0	0	0	0	0	0	0	0	0	0	0	0	0
534.45652045598	121.5	doublebond, doublebond_high	17:0 C9+H, 22:4(7,10,13,16) C14-H_p3	0	0	0	0	0	0	11	0	0	11	0	0	0	0	26	11	11	0	0	0	0	0	0	0	11	0	0	0	0
535.3554996929	100	acylchain	-17:0	0	0	0	0	0	0	51	0	0	0	0	0	0	0	27	11	69	0	5	0	0	0	0	0	11	0	0	0	0
535.46434548805	60	doublebond	22:4(7,10,13,16) C14_p3	0	0	0	0	0	11	0	0	0	0	0	0	0	0	0	31	0	0	0	0	0	0	0	0	0	0	0	0	0
536.47217052012	1.5	doublebond	22:4(7,10,13,16) C14+H_p3	0	0	0	0	0	0	11	0	0	0	11	0	0	0	0	0	0	11	0	0	0	0	0	10	0	11	0	0	0
541.3660643766	15	doublebond	22:4(7,10,13,16) C4-H_p3	0	0	0	0	0	0	0	0	0	0	0	0	0	0	0	0	0	0	0	0	0	0	0	0	0	0	0	0	0
542.37388940867	30	doublebond	22:4(7,10,13,16) C4_p3	0	0	0	0	0	0	0	0	0	0	0	0	0	0	0	0	0	0	0	0	0	0	0	0	0	0	0	0	0
543.38171444074	1.5	doublebond	22:4(7,10,13,16) C4+H_p3	0	0	0	0	0	0	0	0	0	0	0	0	0	0	0	0	0	0	0	0	0	0	0	0	0	0	0	0	0
546.45652045598	15	doublebond	17:0 C10-H	0	0	0	0	0	0	11	0	0	4	0	0	0	0	28	64	65	0	0	0	0	0	0	0	11	0	0	0	0
547.46434548805	30	doublebond	17:0 C10	0	0	0	0	0	0	0	0	0	0	0	0	0	0	10	5	0	0	0	0	0	0	0	0	0	0	0	0	0
548.47217052012	61.5	doublebond	17:0 C10+H, 22:4(7,10,13,16) C15-H_p3	0	0	0	0	0	0	11	0	0	0	0	0	0	0	38	26	0	0	0	0	0	0	0	0	8	11	0	0	0
549.47999555219	120	doublebond, doublebond_high	22:4(7,10,13,16) C15_p3	0	0	0	0	0	0	0	0	0	21	0	0	0	0	0	48	0	0	0	0	0	0	0	0	0	0	0	0	0
550.48782058426	1.5	doublebond	22:4(7,10,13,16) C15+H_p3	0	0	0	0	0	11	0	0	0	0	0	0	0	0	0	0	12	0	0	0	0	0	0	6	0	0	0	0	0
555.38171444074	120	doublebond, doublebond_high	22:4(7,10,13,16) C5-H_p3	0	0	0	0	0	0	0	0	0	0	0	0	0	0	4	0	0	0	0	0	0	0	0	0	0	0	0	0	0
556.38953947281	60	doublebond	22:4(7,10,13,16) C5_p3	0	0	0	0	0	0	0	0	0	0	0	0	0	0	0	0	0	0	0	0	0	0	0	0	0	0	0	0	0
557.39736450488	1.5	doublebond	22:4(7,10,13,16) C5+H_p3	0	0	0	0	0	0	0	0	0	0	0	0	0	0	0	0	0	0	0	0	0	0	0	0	0	0	0	0	0
560.47217052012	15	doublebond	17:0 C11-H	0	0	0	0	0	0	28	0	0	25	0	0	0	0	0	69	20	0	0	5	0	0	0	0	11	0	0	0	0
561.33476424832	15	doublebond	17:0 C1-H	0	0	0	0	0	0	0	0	0	0	0	0	0	0	0	0	0	0	0	0	0	0	0	0	0	0	0	0	0
561.47999555219	37.5	doublebond	17:0 C11, 22:4(7,10,13,16) C16-H_p3	0	0	0	0	0	0	0	0	0	0	0	0	0	0	0	0	31	0	0	0	0	0	0	0	0	0	0	0	0
562.34258928039	30	doublebond	17:0 C1	0	0	0	0	0	0	8	0	0	0	0	0	0	0	0	0	0	0	0	0	0	0	0	0	0	0	0	0	0
562.48782058426	16.5	doublebond, doublebond_low	17:0 C11+H, 22:4(7,10,13,16) C16_p3	0	0	0	0	0	0	6	0	10	0	5	0	0	0	33	11	117	0	0	0	0	0	0	0	0	11	0	0	0
563.35041431246	1.5	doublebond	17:0 C1+H	0	0	0	0	0	0	53	0	0	0	0	0	0	0	0	0	0	0	0	0	0	0	0	0	0	0	0	0	0
563.49564561633	1.5	doublebond	22:4(7,10,13,16) C16+H_p3	0	0	0	0	0	0	0	0	0	0	10	0	0	0	15	11	16	0	0	0	0	0	0	0	0	11	0	0	0
569.39736450488	15	doublebond	22:4(7,10,13,16) C6-H_p3	0	0	0	0	0	0	0	0	0	0	0	0	0	0	0	0	0	0	0	0	0	0	0	0	0	0	0	0	0
570.40518953695	30	doublebond	22:4(7,10,13,16) C6_p3	0	0	0	0	0	0	11	0	0	0	0	0	0	0	11	0	0	0	0	0	0	0	0	0	0	0	0	0	0
571.41301456902	1.5	doublebond	22:4(7,10,13,16) C6+H_p3	0	0	0	0	0	0	0	0	0	0	0	0	0	0	0	0	0	0	0	0	0	0	0	0	0	0	0	0	0
574.48782058426	30	doublebond	17:0 C12-H, 22:4(7,10,13,16) C17-H_p3	0	0	0	0	0	0	12	0	0	0	11	0	0	0	49	11	8	0	0	0	0	0	0	0	15	0	0	0	0
575.35041431246	15	doublebond	17:0 C2-H	0	0	0	0	0	0	12	0	0	0	0	0	0	0	0	0	0	0	0	0	0	0	0	0	0	0	0	0	0
575.49564561633	60	doublebond	17:0 C12, 22:4(7,10,13,16) C17_p3	0	0	0	0	0	10	10	0	0	0	0	0	0	0	0	0	0	0	0	0	0	0	0	0	0	0	0	0	0
576.35823934453	45	doublebond	17:0 C2	0	0	0	0	0	0	11	0	0	0	0	0	0	0	0	11	0	11	0	0	0	0	0	0	0	0	0	0	0
576.5034706484	3	doublebond	17:0 C12+H, 22:4(7,10,13,16) C17+H_p3	0	0	0	0	0	0	0	0	0	0	0	0	0	0	0	0	0	0	0	0	0	0	0	0	0	0	0	0	0
577.3660643766	60	doublebond	17:0 C2+H	0	0	0	0	0	10	11	0	0	0	0	0	0	0	5	10	9	0	0	0	0	0	0	0	0	6	0	0	0
582.40518953695	7.5	doublebond	22:4(7,10,13,16) C7-H_p3	0	0	0	0	0	0	0	0	0	0	0	0	0	0	0	0	0	0	0	0	0	0	0	0	0	0	0	0	0
583.41301456902	15	doublebond, doublebond_low	22:4(7,10,13,16) C7_p3	0	0	0	0	0	0	0	0	0	0	0	0	0	0	0	0	0	0	0	0	0	0	0	0	0	0	0	0	0
584.42083960109	1.5	doublebond	22:4(7,10,13,16) C7+H_p3	0	0	0	0	0	0	0	0	0	0	0	0	0	0	0	0	0	0	0	0	0	0	0	0	0	0	0	0	0
588.5034706484	75	doublebond	17:0 C13-H, 22:4(7,10,13,16) C18-H_p3	0	0	0	0	0	0	96	0	0	0	0	0	0	0	11	50	27	0	0	0	0	0	0	0	0	0	0	0	0
589.3660643766	60	doublebond	17:0 C3-H	0	0	0	0	0	0	11	0	0	0	0	0	0	0	11	0	0	0	0	0	0	0	0	0	0	0	0	0	0
589.51129568047	150	doublebond, doublebond_high	17:0 C13, 22:4(7,10,13,16) C18_p3	0	0	0	0	0	0	9	0	0	0	0	0	0	0	0	8	11	0	0	0	0	0	0	5	0	0	0	0	0
590.37388940867	22.5	doublebond	17:0 C3	0	0	0	0	0	0	35	0	0	0	0	0	0	0	0	11	0	0	0	0	0	0	0	0	0	0	0	0	0
590.51912071254	3	doublebond	17:0 C13+H, 22:4(7,10,13,16) C18+H_p3	0	0	0	0	0	0	0	0	0	0	10	0	0	0	0	0	0	0	0	0	0	0	0	0	0	0	0	0	0
591.38171444074	15	doublebond	17:0 C3+H	0	0	0	0	0	11	8	0	0	0	0	0	0	0	0	0	0	0	0	0	0	0	0	0	0	0	0	0	0
595.41301456902	120	doublebond, doublebond_high	22:4(7,10,13,16) C8-H_p3	0	0	0	0	0	0	11	0	0	0	0	0	0	0	0	18	26	0	0	0	0	0	0	11	0	0	0	0	0
596.42083960109	60	doublebond	22:4(7,10,13,16) C8_p3	0	0	0	0	0	0	0	0	0	0	0	0	0	0	0	11	0	0	0	0	0	0	0	0	0	0	0	0	0
597.42866463316	120	doublebond, doublebond_high	22:4(7,10,13,16) C8+H_p3	0	0	0	0	0	0	11	0	0	0	0	0	0	0	27	16	14	10	0	0	0	0	0	0	0	0	0	0	0
602.51912071254	30	doublebond	17:0 C14-H, 22:4(7,10,13,16) C19-H_p3	0	0	0	0	0	0	0	0	0	0	0	0	0	0	12	38	0	0	11	0	0	0	0	0	0	0	0	0	0
603.38171444074	15	doublebond	17:0 C4-H	0	0	0	0	0	0	17	0	0	0	0	0	0	0	0	0	0	0	0	0	0	0	0	0	0	0	0	0	0
603.52694574461	60	doublebond	17:0 C14, 22:4(7,10,13,16) C19_p3	0	0	0	0	0	41	11	0	0	0	0	0	0	0	0	13	11	0	0	0	0	0	0	0	0	11	0	0	0
604.38953947281	30	doublebond	17:0 C4	0	0	0	0	0	0	11	0	0	0	0	0	0	0	0	0	0	0	0	0	0	0	0	0	0	0	0	0	0
604.53477077668	3	doublebond	17:0 C14+H, 22:4(7,10,13,16) C19+H_p3	0	0	0	0	0	0	11	0	0	0	0	0	0	0	0	0	0	0	0	0	0	0	0	0	0	0	0	0	0
605.39736450488	1.5	doublebond	17:0 C4+H	0	0	0	0	0	0	0	0	0	0	0	0	0	0	0	0	0	0	0	0	0	0	0	0	0	0	0	0	0
609.42866463316	60	doublebond	22:4(7,10,13,16) C9-H_p3	0	0	0	0	0	0	0	0	0	0	0	0	0	0	0	0	12	0	0	0	0	0	0	0	0	0	0	0	0
610.43648966523	120	doublebond, doublebond_high	22:4(7,10,13,16) C9_p3	0	0	0	0	0	8	0	0	0	0	11	0	0	0	52	88	17	0	0	0	0	0	0	7	0	0	0	0	0
611.4443146973	1.5	doublebond	22:4(7,10,13,16) C9+H_p3	0	0	0	0	0	0	10	0	0	0	0	0	0	0	0	0	0	0	0	0	0	0	0	0	21	0	0	0	0
616.53477077668	30	doublebond	17:0 C15-H, 22:4(7,10,13,16) C20-H_p3	0	0	0	0	0	0	32	0	0	0	0	0	0	0	5	11	15	0	0	0	0	0	0	0	11	0	0	0	0
617.39736450488	15	doublebond	17:0 C5-H	0	0	0	0	0	0	0	0	0	0	0	0	0	0	0	0	0	0	0	0	0	0	0	0	0	0	0	0	0
617.54259580875	60	doublebond	17:0 C15, 22:4(7,10,13,16) C20_p3	0	0	0	0	0	0	0	0	0	0	0	0	0	0	24	0	0	0	0	0	0	0	0	0	0	0	0	0	0
618.40518953695	30	doublebond	17:0 C5	0	0	0	0	0	0	0	0	0	0	0	0	0	0	10	0	0	0	0	0	0	0	0	0	0	6	0	0	0
618.55042084082	3	doublebond	17:0 C15+H, 22:4(7,10,13,16) C20+H_p3	0	0	0	0	0	0	0	0	0	0	0	0	0	0	0	0	0	0	0	0	0	0	0	0	0	0	0	0	0
619.41301456902	1.5	doublebond	17:0 C5+H	0	0	0	0	0	0	0	0	10	0	0	0	0	0	0	0	0	0	0	0	0	0	0	0	0	0	0	0	0
622.43648966523	7.5	doublebond	22:4(7,10,13,16) C10-H_p3	0	0	0	0	0	0	0	0	0	0	0	0	0	0	0	0	0	0	0	0	0	0	0	0	13	0	0	0	0
623.4443146973	15	doublebond, doublebond_low	22:4(7,10,13,16) C10_p3	0	0	0	0	0	11	11	0	0	0	0	0	0	0	13	34	45	0	0	0	0	0	0	7	46	0	0	0	0
624.45213972937	1.5	doublebond	22:4(7,10,13,16) C10+H_p3	0	0	0	0	0	11	0	0	0	0	0	0	0	0	0	0	0	0	0	0	0	0	0	0	0	0	0	0	0
630.55042084082	30	doublebond	17:0 C16-H, 22:4(7,10,13,16) C21-H_p3	0	0	0	0	0	0	0	0	0	0	9	0	0	0	0	0	0	0	0	0	0	0	0	0	0	0	0	0	0
631.41301456902	15	doublebond	17:0 C6-H	0	0	0	0	0	0	29	0	0	0	0	0	0	0	0	0	0	0	0	0	0	0	0	0	0	0	0	0	0
631.55824587289	60	doublebond	17:0 C16, 22:4(7,10,13,16) C21_p3	0	0	0	0	0	0	0	0	0	0	0	0	0	0	0	0	0	0	0	0	0	0	0	0	0	0	0	0	0
632.42083960109	30	doublebond	17:0 C6	0	0	0	0	0	11	66	0	0	0	0	0	0	0	0	28	0	0	0	0	0	0	0	0	0	0	0	0	0
632.56607090496	3	doublebond	17:0 C16+H, 22:4(7,10,13,16) C21+H_p3	0	0	0	0	0	0	0	0	0	0	0	0	0	0	0	0	0	0	0	0	0	0	0	0	0	0	0	0	0
633.42866463316	1.5	doublebond	17:0 C6+H	0	0	0	0	0	0	0	0	0	0	0	0	0	0	0	0	0	0	0	0	0	0	0	0	0	0	0	0	0
635.4443146973	120	doublebond, doublebond_high	22:4(7,10,13,16) C11-H_p3	0	0	0	0	0	0	0	0	0	0	0	0	0	0	11	11	0	0	0	0	0	0	0	0	11	0	0	0	0
636.45213972937	60	doublebond	22:4(7,10,13,16) C11_p3	0	0	0	0	0	0	0	0	0	11	0	0	0	0	0	0	0	0	0	0	0	0	0	0	0	0	0	0	0
637.45996476144	120	doublebond, doublebond_high	22:4(7,10,13,16) C11+H_p3	0	0	0	0	0	0	0	0	0	0	0	0	0	0	19	36	36	0	9	0	0	0	0	18	11	0	0	0	0
645.42866463316	15	doublebond	17:0 C7-H	0	0	0	0	0	0	0	0	0	0	0	0	0	0	0	0	0	0	0	0	0	0	0	0	0	0	0	0	0
646.43648966523	30	doublebond	17:0 C7	0	0	0	0	0	0	0	0	0	0	0	0	0	0	0	0	0	0	0	0	0	0	0	0	0	0	0	0	0
646.5817209691	500	metaboliteclass	Precursor -C2H8NO4P	0	0	0	0	0	126	1052	0	281	412	281	0	0	0	1022	2084	977	129	190	132	0	0	0	750	590	595	0	0	0
647.4443146973	1.5	doublebond	17:0 C7+H	0	0	0	0	0	0	0	0	0	0	0	0	0	0	0	0	0	0	0	0	0	0	0	0	0	0	0	0	0
649.45996476144	60	doublebond	22:4(7,10,13,16) C12-H_p3	0	0	0	0	0	0	0	0	0	4	0	0	0	0	11	0	11	0	0	0	0	0	0	66	0	0	0	0	0
650.46778979351	120	doublebond, doublebond_high	22:4(7,10,13,16) C12_p3	0	0	0	0	0	0	0	0	0	0	0	0	0	0	0	0	83	0	0	0	0	0	0	11	0	0	0	0	0
651.47561482558	1.5	doublebond	22:4(7,10,13,16) C12+H_p3	0	0	0	0	0	0	0	0	0	0	0	0	0	0	5	0	0	0	0	0	0	0	0	0	0	0	0	0	0
659.4443146973	15	doublebond	17:0 C8-H	0	0	0	0	0	0	10	0	0	0	0	0	0	0	0	0	0	0	0	0	0	0	0	0	0	0	0	0	0
660.45213972937	30	doublebond	17:0 C8	0	0	0	0	0	0	10	0	0	38	0	0	0	0	8	0	0	0	0	0	0	0	0	0	0	9	0	0	0
661.45996476144	1.5	doublebond	17:0 C8+H	0	0	0	0	0	11	0	0	0	0	0	0	0	0	0	0	0	0	0	0	0	0	0	0	5	11	0	0	0
662.46778979351	7.5	doublebond	22:4(7,10,13,16) C13-H_p3	0	0	0	0	0	0	8	0	0	0	0	0	0	0	0	12	0	0	0	0	0	0	0	0	0	0	0	0	0
663.47561482558	15	doublebond, doublebond_low	22:4(7,10,13,16) C13_p3	0	0	0	0	0	0	0	0	0	0	0	0	0	0	18	0	0	0	0	0	0	0	0	0	16	0	0	0	0
664.48343985765	1.5	doublebond	22:4(7,10,13,16) C13+H_p3	0	0	0	0	0	0	0	0	0	0	0	0	0	0	0	0	0	0	0	0	0	0	0	0	0	0	0	0	0
673.45996476144	15	doublebond	17:0 C9-H	0	0	0	0	0	0	10	0	0	0	0	0	0	0	29	11	12	0	0	0	0	0	0	0	0	0	0	0	0
674.46778979351	30	doublebond	17:0 C9	0	0	0	0	0	0	0	0	0	0	0	0	0	0	11	0	0	0	0	0	0	0	0	0	0	0	0	0	0
675.47561482558	121.5	doublebond, doublebond_high	17:0 C9+H, 22:4(7,10,13,16) C14-H_p3	0	0	0	0	0	34	39	0	0	10	0	0	0	0	11	22	11	0	0	0	0	0	0	11	11	11	0	0	0
676.48343985765	60	doublebond	22:4(7,10,13,16) C14_p3	0	0	0	0	0	0	0	0	0	0	0	0	0	0	0	0	0	0	0	0	0	0	0	0	0	0	0	0	0
677.49126488972	1.5	doublebond	22:4(7,10,13,16) C14+H_p3	0	0	0	0	0	0	0	0	0	0	0	0	0	0	0	0	0	0	0	0	0	0	0	0	0	0	0	0	0
687.47561482558	15	doublebond	17:0 C10-H	0	0	0	0	0	0	20	0	0	0	0	0	0	0	0	22	0	0	0	0	0	0	0	0	0	0	0	0	0
688.48343985765	30	doublebond	17:0 C10	0	0	0	0	0	0	17	0	0	138	0	0	0	0	8	10	11	0	0	0	0	0	0	17	0	0	0	0	0
689.49126488972	61.5	doublebond	17:0 C10+H, 22:4(7,10,13,16) C15-H_p3	0	0	0	0	0	0	0	0	0	0	0	0	0	0	0	0	0	0	0	0	0	0	0	0	0	11	0	0	0
690.49908992179	120	doublebond, doublebond_high	22:4(7,10,13,16) C15_p3	0	0	0	0	0	0	0	0	0	0	0	0	0	0	0	0	0	0	0	0	0	0	0	0	57	0	0	0	0
691.50691495386	1.5	doublebond	22:4(7,10,13,16) C15+H_p3	0	0	0	0	0	0	0	0	0	0	0	0	0	0	0	0	0	0	0	0	0	0	0	0	0	0	0	0	0
701.49126488972	15	doublebond	17:0 C11-H	0	0	0	0	0	0	11	0	0	0	0	0	0	0	11	63	0	0	0	0	0	0	0	11	0	4	0	0	0
702.49908992179	37.5	doublebond	17:0 C11, 22:4(7,10,13,16) C16-H_p3	0	0	0	0	0	11	0	0	0	0	0	0	0	0	0	0	0	0	0	0	0	0	0	0	0	0	0	0	0
703.50691495386	16.5	doublebond, doublebond_low	17:0 C11+H, 22:4(7,10,13,16) C16_p3	0	0	0	0	0	0	0	0	0	0	0	0	0	0	0	0	0	0	0	0	0	0	0	0	0	0	0	0	0
704.51473998593	1.5	doublebond	22:4(7,10,13,16) C16+H_p3	0	0	0	0	0	0	0	0	0	0	0	0	0	0	0	0	0	0	0	0	0	0	0	0	0	0	0	0	0
715.50691495386	30	doublebond	17:0 C12-H, 22:4(7,10,13,16) C17-H_p3	0	0	0	0	0	0	23	0	0	0	0	0	0	0	0	11	56	0	0	0	0	0	0	15	11	11	0	0	0
716.51473998593	60	doublebond	17:0 C12, 22:4(7,10,13,16) C17_p3	0	0	0	0	0	0	0	0	0	10	0	0	0	0	0	0	0	0	0	0	0	0	0	0	0	11	0	0	0
717.522565018	3	doublebond	17:0 C12+H, 22:4(7,10,13,16) C17+H_p3	0	0	0	0	0	0	0	0	0	0	0	0	0	0	0	0	0	0	0	0	0	0	0	0	0	0	0	0	0
729.522565018	75	doublebond	17:0 C13-H, 22:4(7,10,13,16) C18-H_p3	0	0	0	0	0	0	11	0	0	0	0	0	0	0	0	11	0	0	0	0	0	0	0	0	0	5	0	0	0
730.53039005007	150	doublebond, doublebond_high	17:0 C13, 22:4(7,10,13,16) C18_p3	0	0	0	0	0	0	22	0	0	11	0	0	0	0	0	0	0	0	0	0	0	0	0	7	0	11	0	0	0
731.53821508214	3	doublebond	17:0 C13+H, 22:4(7,10,13,16) C18+H_p3	0	0	0	0	0	0	0	0	0	0	0	0	0	0	0	0	0	0	0	0	0	0	0	0	0	0	0	0	0
743.53821508214	30	doublebond	17:0 C14-H, 22:4(7,10,13,16) C19-H_p3	0	0	0	0	0	0	0	0	0	0	0	0	0	0	27	22	43	0	0	0	0	0	0	16	0	11	0	0	0
744.54604011421	60	doublebond	17:0 C14, 22:4(7,10,13,16) C19_p3	0	0	0	0	0	80	11	0	0	0	10	0	0	0	11	11	46	0	0	0	0	0	0	0	0	0	0	0	0
745.55386514628	3	doublebond	17:0 C14+H, 22:4(7,10,13,16) C19+H_p3	0	0	0	0	0	29	0	0	0	0	0	0	0	0	0	0	0	0	0	0	0	0	0	0	0	0	0	0	0
757.55386514628	30	doublebond	17:0 C15-H, 22:4(7,10,13,16) C20-H_p3	0	0	0	0	0	11	51	0	0	0	0	0	0	0	11	11	11	0	0	0	0	0	0	0	0	10	0	0	0
758.56169017835	60	doublebond	17:0 C15, 22:4(7,10,13,16) C20_p3	0	0	0	0	0	0	12	0	11	0	0	0	0	0	0	9	17	0	0	0	0	0	0	0	11	0	0	0	0
759.56951521042	3	doublebond	17:0 C15+H, 22:4(7,10,13,16) C20+H_p3	0	0	0	0	0	0	0	0	0	0	0	0	0	0	0	0	11	0	0	0	0	0	0	0	0	0	0	0	0
771.56951521042	30	doublebond	17:0 C16-H, 22:4(7,10,13,16) C21-H_p3	0	0	0	0	0	0	11	0	0	0	0	0	0	0	34	11	14	0	0	0	0	0	0	0	0	0	0	0	0
772.57734024249	60	doublebond	17:0 C16, 22:4(7,10,13,16) C21_p3	0	0	0	0	0	0	70	0	0	0	0	0	0	0	0	0	0	0	0	0	0	0	0	0	0	0	0	0	0
773.58516527456	3	doublebond	17:0 C16+H, 22:4(7,10,13,16) C21+H_p3	0	0	0	0	0	0	0	0	0	0	0	0	0	0	0	0	0	0	0	0	0	0	0	0	0	0	0	0	0
787.6008153387	999	precursor	Precursor	0	0	0	0	0	624	3628	0	1156	1178	1308	0	0	0	3497	3524	3256	795	559	584	0	0	0	1767	3259	2455	0	0	0
