## Supplementary material for "MS-DIAL 5 multimodal mass spectrometry data mining unveils lipidome complexities": Source data: AlignmentID001540.txt

m/z	Reference intensity	Spectrum	Comment	20230404_Blank_11_POS_EAD14	20230404_C12_10_POS_EAD14	20230404_C13_9_POS_EAD14_1	20230404_C13_9_POS_EAD14_2	20230404_C13_9_POS_EAD14_3	20230404_C13x1_1_POS_EAD14_1	20230404_C13x1_1_POS_EAD14_2	20230404_C13x1_1_POS_EAD14_3	20230404_C13x10_4_POS_EAD14_1	20230404_C13x10_4_POS_EAD14_2	20230404_C13x10_4_POS_EAD14_3	20230404_C13x100_7_POS_EAD14_1	20230404_C13x100_7_POS_EAD14_2	20230404_C13x100_7_POS_EAD14_3	20230404_C13x2_2_POS_EAD14_1	20230404_C13x2_2_POS_EAD14_2	20230404_C13x2_2_POS_EAD14_3	20230404_C13x20_5_POS_EAD14_1	20230404_C13x20_5_POS_EAD14_2	20230404_C13x20_5_POS_EAD14_3	20230404_C13x200_8_POS_EAD14_1	20230404_C13x200_8_POS_EAD14_2	20230404_C13x200_8_POS_EAD14_3	20230404_C13x5_3_POS_EAD14_1	20230404_C13x5_3_POS_EAD14_2	20230404_C13x5_3_POS_EAD14_3	20230404_C13x50_6_POS_EAD14_1	20230404_C13x50_6_POS_EAD14_2	20230404_C13x50_6_POS_EAD14_3
186.01620006089	100	metaboliteclass	Header	0	0	0	0	0	1889	2537	1956	276	848	442	0	0	0	2264	1595	2448	190	245	200	0	0	0	1664	2473	1716	0	0	0
226.04750018917	150	metaboliteclass	Gly-C	0	0	0	0	0	2005	2008	1202	144	233	300	0	0	0	1646	1397	1950	177	133	230	0	0	0	793	814	1069	0	0	0
228.02676474459	100	metaboliteclass	Gly-O	0	0	0	0	0	1074	2062	1595	126	206	243	0	0	0	1785	1030	1522	92	74	63	0	0	0	877	737	605	0	0	0
265.25259211268	200	acylchain	18:1(9) acyl, 18:1(9) acyl	0	0	0	0	0	1248	1563	1073	123	111	81	0	0	0	1441	823	926	35	44	119	0	0	0	535	501	371	0	0	0
308.27098181374	100	snposition	-Header -CH2(Sn1)	0	0	0	0	0	51	0	0	0	11	0	0	0	0	10	20	33	0	0	0	0	0	0	8	0	0	0	0	0
322.28663187788	100	acylchain	-Header -18:1(9)-O, -Header -18:1(9)-O	0	0	0	0	0	202	317	189	39	11	69	0	0	0	120	371	280	0	0	11	0	0	0	126	101	82	0	0	0
339.28937152951	300	acylchain	-Header -18:1(9), -Header -18:1(9)	0	0	0	0	0	1653	2033	2710	213	207	174	0	0	0	2232	2316	1638	123	100	248	0	0	0	843	1110	1297	0	0	0
365.26863608493	30	doublebond	18:1(9) C1-H, 18:1(9) C1-H	0	0	0	0	0	109	96	142	0	11	11	0	0	0	68	153	111	0	11	0	0	0	0	67	36	31	0	0	0
366.276461117	60	doublebond	18:1(9) C1, 18:1(9) C1	0	0	0	0	0	11	22	22	0	0	0	0	0	0	80	61	20	11	0	0	0	0	0	0	23	0	0	0	0
367.28428614907	3	doublebond	18:1(9) C1+H, 18:1(9) C1+H	0	0	0	0	0	30	123	38	11	0	0	0	0	0	74	24	16	0	7	0	0	0	0	20	24	68	0	0	0
379.28428614907	30	doublebond	18:1(9) C2-H, 18:1(9) C2-H	0	0	0	0	0	168	65	99	0	19	28	0	0	0	57	186	156	0	0	11	0	0	0	102	65	71	0	0	0
380.29211118114	90	doublebond	18:1(9) C2, 18:1(9) C2	0	0	0	0	0	211	145	151	15	60	25	0	0	0	90	104	144	0	0	0	0	0	0	118	44	113	0	0	0
381.29993621321	120	doublebond	18:1(9) C2+H, 18:1(9) C2+H	0	0	0	0	0	166	158	141	11	117	51	0	0	0	80	113	138	0	0	5	0	0	0	66	104	72	0	0	0
393.29993621321	120	doublebond	18:1(9) C3-H, 18:1(9) C3-H	0	0	0	0	0	673	845	764	107	126	72	0	0	0	631	1227	706	64	55	34	0	0	0	566	203	380	0	0	0
394.30776124528	45	doublebond	18:1(9) C3, 18:1(9) C3	0	0	0	0	0	0	0	0	0	0	0	0	0	0	0	0	0	0	0	0	0	0	0	0	0	0	0	0	0
395.31558627735	30	doublebond	18:1(9) C3+H, 18:1(9) C3+H	0	0	0	0	0	90	110	47	0	15	0	0	0	0	151	40	37	0	0	0	0	0	0	0	20	89	0	0	0
407.31558627735	30	doublebond	18:1(9) C4-H, 18:1(9) C4-H	0	0	0	0	0	116	182	276	0	0	28	0	0	0	147	292	110	0	0	5	0	0	0	134	55	92	0	0	0
408.32341130942	60	doublebond	18:1(9) C4, 18:1(9) C4	0	0	0	0	0	168	159	91	0	10	26	0	0	0	138	71	118	11	6	0	0	0	0	59	63	22	0	0	0
409.33123634149	3	doublebond	18:1(9) C4+H, 18:1(9) C4+H	0	0	0	0	0	70	44	40	0	35	10	0	0	0	71	151	91	0	0	0	0	0	0	45	9	22	0	0	0
421.33123634149	30	doublebond	18:1(9) C5-H, 18:1(9) C5-H	0	0	0	0	0	58	108	219	90	11	28	0	0	0	79	162	203	0	11	0	0	0	0	44	24	22	0	0	0
422.33906137356	60	doublebond	18:1(9) C5, 18:1(9) C5	0	0	0	0	0	32	97	68	0	0	0	0	0	0	62	100	24	0	0	0	0	0	0	11	32	40	0	0	0
423.34688640563	3	doublebond	18:1(9) C5+H, 18:1(9) C5+H	0	0	0	0	0	21	42	36	0	0	0	0	0	0	11	24	11	0	6	0	0	0	0	0	11	11	0	0	0
435.34688640563	30	doublebond	18:1(9) C6-H, 18:1(9) C6-H	0	0	0	0	0	173	129	239	11	16	19	0	0	0	162	196	109	0	0	4	0	0	0	50	71	32	0	0	0
436.3547114377	60	doublebond	18:1(9) C6, 18:1(9) C6	0	0	0	0	0	145	573	298	30	20	11	0	0	0	135	130	138	11	16	11	0	0	0	61	49	126	0	0	0
437.36253646977	3	doublebond	18:1(9) C6+H, 18:1(9) C6+H	0	0	0	0	0	11	83	0	0	0	0	0	0	0	18	40	11	0	0	0	0	0	0	6	11	0	0	0	0
449.36253646977	240	doublebond, doublebond_high	18:1(9) C7-H, 18:1(9) C7-H	0	0	0	0	0	578	1048	782	104	59	66	0	0	0	577	544	718	62	44	21	0	0	0	417	283	238	0	0	0
450.37036150184	120	doublebond	18:1(9) C7, 18:1(9) C7	0	0	0	0	0	14	0	0	0	0	0	0	0	0	0	0	0	0	49	0	0	0	0	11	0	0	0	0	0
451.37818653391	3	doublebond	18:1(9) C7+H, 18:1(9) C7+H	0	0	0	0	0	37	29	46	0	0	0	0	0	0	11	75	54	0	0	0	0	0	0	7	12	128	0	0	0
463.37818653391	30	doublebond	18:1(9) C8-H, 18:1(9) C8-H	0	0	0	0	0	240	87	101	0	30	25	0	0	0	162	132	122	35	11	0	0	0	0	24	37	60	0	0	0
464.38601156598	60	doublebond	18:1(9) C8, 18:1(9) C8	0	0	0	0	0	74	107	40	30	0	55	0	0	0	26	39	246	0	0	0	0	0	0	51	178	16	0	0	0
465.39383659805	3	doublebond	18:1(9) C8+H, 18:1(9) C8+H	0	0	0	0	0	46	25	16	0	0	0	0	0	0	46	43	50	0	0	0	0	0	0	28	19	38	0	0	0
476.38601156598	15	doublebond	18:1(9) C9-H, 18:1(9) C9-H	0	0	0	0	0	20	40	56	0	0	0	0	0	0	28	32	16	0	0	0	0	0	0	0	0	12	0	0	0
477.39383659805	30	doublebond, doublebond_low	18:1(9) C9, 18:1(9) C9	0	0	0	0	0	101	146	52	0	11	19	0	0	0	64	74	48	0	0	0	0	0	0	18	13	22	0	0	0
478.40166163012	3	doublebond	18:1(9) C9+H, 18:1(9) C9+H	0	0	0	0	0	96	72	77	11	0	11	0	0	0	25	39	52	0	0	16	0	0	0	35	0	14	0	0	0
489.39383659805	30	doublebond	18:1(9) C10-H, 18:1(9) C10-H	0	0	0	0	0	125	97	143	27	44	25	0	0	0	87	153	80	0	0	19	0	0	0	26	48	28	0	0	0
490.40166163012	60	doublebond	18:1(9) C10, 18:1(9) C10	0	0	0	0	0	43	59	69	0	11	0	0	0	0	99	53	70	0	0	0	0	0	0	70	13	40	0	0	0
491.40948666219	3	doublebond	18:1(9) C10+H, 18:1(9) C10+H	0	0	0	0	0	42	92	89	0	0	5	0	0	0	48	97	66	0	0	0	0	0	0	62	117	36	0	0	0
493.27990542246	100	snposition	-CH2(Sn1)	0	0	0	0	0	20	11	0	0	0	0	0	0	0	0	24	0	0	0	0	0	0	0	0	11	0	0	0	0
503.40948666219	120	doublebond	18:1(9) C11-H, 18:1(9) C11-H	0	0	0	0	0	127	244	105	57	28	27	0	0	0	182	192	98	11	28	41	0	0	0	106	91	96	0	0	0
504.41731169426	240	doublebond, doublebond_high	18:1(9) C11, 18:1(9) C11	0	0	0	0	0	83	153	227	0	9	11	0	0	0	233	223	174	11	0	7	0	0	0	71	131	55	0	0	0
505.42513672633	3	doublebond	18:1(9) C11+H, 18:1(9) C11+H	0	0	0	0	0	171	217	85	16	15	42	0	0	0	181	210	201	0	69	120	0	0	0	47	96	119	0	0	0
507.2955554866	100	acylchain	-18:1(9)-O, -18:1(9)-O	0	0	0	0	0	441	442	341	47	30	28	0	0	0	172	261	375	12	16	11	0	0	0	302	91	206	0	0	0
517.42513672633	30	doublebond	18:1(9) C12-H, 18:1(9) C12-H	0	0	0	0	0	125	210	137	11	11	11	0	0	0	101	72	72	0	11	18	0	0	0	34	104	67	0	0	0
518.4329617584	60	doublebond	18:1(9) C12, 18:1(9) C12	0	0	0	0	0	19	202	30	0	0	0	0	0	0	34	189	44	0	0	12	0	0	0	26	52	17	0	0	0
519.44078679047	3	doublebond	18:1(9) C12+H, 18:1(9) C12+H	0	0	0	0	0	64	49	20	10	16	14	0	0	0	17	42	43	0	0	0	0	0	0	37	11	11	0	0	0
524.29829513823	100	acylchain	-18:1(9), -18:1(9)	0	0	0	0	0	418	442	460	13	17	43	0	0	0	482	499	569	22	24	29	0	0	0	175	153	200	0	0	0
531.44078679047	30	doublebond	18:1(9) C13-H, 18:1(9) C13-H	0	0	0	0	0	128	60	92	0	8	0	0	0	0	135	44	46	0	5	0	0	0	0	35	13	73	0	0	0
532.44861182254	60	doublebond	18:1(9) C13, 18:1(9) C13	0	0	0	0	0	54	36	46	0	0	0	0	0	0	36	37	36	0	0	0	0	0	0	18	5	11	0	0	0
533.45643685461	3	doublebond	18:1(9) C13+H, 18:1(9) C13+H	0	0	0	0	0	21	13	26	0	0	0	0	0	0	22	39	0	0	0	0	0	0	0	5	0	0	0	0	0
545.45643685461	30	doublebond	18:1(9) C14-H, 18:1(9) C14-H	0	0	0	0	0	60	106	84	0	0	21	0	0	0	105	55	74	0	0	0	0	0	0	24	21	18	0	0	0
546.46426188668	60	doublebond	18:1(9) C14, 18:1(9) C14	0	0	0	0	0	63	14	28	0	0	0	0	0	0	21	32	11	0	0	0	0	0	0	11	11	11	0	0	0
547.47208691875	3	doublebond	18:1(9) C14+H, 18:1(9) C14+H	0	0	0	0	0	0	0	22	0	0	0	0	0	0	11	0	0	0	0	0	0	0	0	11	0	14	0	0	0
559.47208691875	30	doublebond	18:1(9) C15-H, 18:1(9) C15-H	0	0	0	0	0	209	135	139	35	10	17	0	0	0	288	372	74	0	0	0	0	0	0	11	22	36	0	0	0
560.47991195082	60	doublebond	18:1(9) C15, 18:1(9) C15	0	0	0	0	0	31	57	11	0	0	11	0	0	0	49	27	59	0	0	0	0	0	0	0	20	11	0	0	0
561.48773698289	3	doublebond	18:1(9) C15+H, 18:1(9) C15+H	0	0	0	0	0	46	11	18	0	0	0	0	0	0	0	11	19	0	0	0	0	0	0	0	11	23	0	0	0
573.48773698289	30	doublebond	18:1(9) C16-H, 18:1(9) C16-H	0	0	0	0	0	121	120	63	0	11	11	0	0	0	71	57	35	12	0	0	0	0	0	14	37	37	0	0	0
574.49556201496	60	doublebond	18:1(9) C16, 18:1(9) C16	0	0	0	0	0	65	23	53	0	0	0	0	0	0	39	35	27	0	0	0	0	0	0	11	11	50	0	0	0
575.50338704703	3	doublebond	18:1(9) C16+H, 18:1(9) C16+H	0	0	0	0	0	54	46	12	0	0	11	0	0	0	45	20	22	0	0	0	0	0	0	11	0	11	0	0	0
587.50338704703	30	doublebond	18:1(9) C17-H, 18:1(9) C17-H	0	0	0	0	0	30	34	56	7	0	0	0	0	0	39	48	59	0	0	0	0	0	0	27	20	13	0	0	0
588.5112120791	60	doublebond	18:1(9) C17, 18:1(9) C17	0	0	0	0	0	13	11	11	0	0	0	0	0	0	18	30	0	0	0	0	0	0	0	11	11	40	0	0	0
589.51903711117	3	doublebond	18:1(9) C17+H, 18:1(9) C17+H	0	0	0	0	0	19	0	0	0	0	0	0	0	0	0	0	0	0	0	0	0	0	0	0	0	0	0	0	0
603.53468717531	500	metaboliteclass	Precursor -C3H8NO6P	0	0	0	0	0	5803	6550	5008	699	672	1111	0	0	0	4094	5563	5152	482	488	449	0	0	0	3235	3729	2715	0	0	0
743.54595651284	200	metaboliteclass	Precursor -CHO2	0	0	0	0	0	312	340	244	59	30	44	0	0	0	344	246	204	57	0	58	0	0	0	147	187	158	0	0	0
770.53304610033	100	metaboliteclass	Precursor -H2O	0	0	0	0	0	30	63	41	0	11	28	0	0	0	61	70	78	0	0	14	0	0	0	26	45	48	0	0	0
788.54361078403	999	precursor	Precursor	0	0	0	0	0	10493	9109	12211	4161	2729	4670	0	0	0	9598	9356	7501	1195	2228	1861	0	0	0	5599	5006	6254	0	0	0
