## Supplementary material for "MS-DIAL 5 multimodal mass spectrometry data mining unveils lipidome complexities": Source data: AlignmentID001546.txt

m/z	Reference intensity	Spectrum	Comment	20230404_Blank_11_POS_EAD14	20230404_C12_10_POS_EAD14	20230404_C13_9_POS_EAD14_1	20230404_C13_9_POS_EAD14_2	20230404_C13_9_POS_EAD14_3	20230404_C13x1_1_POS_EAD14_1	20230404_C13x1_1_POS_EAD14_2	20230404_C13x1_1_POS_EAD14_3	20230404_C13x10_4_POS_EAD14_1	20230404_C13x10_4_POS_EAD14_2	20230404_C13x10_4_POS_EAD14_3	20230404_C13x100_7_POS_EAD14_1	20230404_C13x100_7_POS_EAD14_2	20230404_C13x100_7_POS_EAD14_3	20230404_C13x2_2_POS_EAD14_1	20230404_C13x2_2_POS_EAD14_2	20230404_C13x2_2_POS_EAD14_3	20230404_C13x20_5_POS_EAD14_1	20230404_C13x20_5_POS_EAD14_2	20230404_C13x20_5_POS_EAD14_3	20230404_C13x200_8_POS_EAD14_1	20230404_C13x200_8_POS_EAD14_2	20230404_C13x200_8_POS_EAD14_3	20230404_C13x5_3_POS_EAD14_1	20230404_C13x5_3_POS_EAD14_2	20230404_C13x5_3_POS_EAD14_3	20230404_C13x50_6_POS_EAD14_1	20230404_C13x50_6_POS_EAD14_2	20230404_C13x50_6_POS_EAD14_3
155.01038641917	200	metaboliteclass	C3H9O6P - H2O	0	0	0	0	0	2082	3158	3134	467	1315	721	0	0	0	1311	2425	2250	0	484	510	0	0	0	2622	2262	2277	0	0	0
173.02095110287	200	metaboliteclass	C3H9O6P	0	0	0	0	0	1647	2444	3102	186	445	567	0	0	0	1639	1010	1794	0	228	269	0	0	0	1217	1802	1673	0	0	0
321.27880686052	100	acylchain	-C3H9O6P -18:1(9)-H2O, -C3H9O6P -18:1(9)-H2O	0	0	0	0	0	312	377	255	41	13	27	0	0	0	120	75	187	0	11	11	0	0	0	28	217	148	0	0	0
339.28937154422	900	acylchain	-C3H9O6P -18:1(9), -C3H9O6P -18:1(9)	0	0	0	0	0	8858	9222	9396	2223	2525	2516	0	0	0	5158	3946	3816	0	1675	2001	0	0	0	3589	3701	3071	0	0	0
419.25570206497	300	acylchain	18:1(9)+C3H6O5P, 18:1(9)+C3H6O5P	0	0	0	0	0	2160	1993	1905	113	234	230	0	0	0	637	663	556	0	140	96	0	0	0	484	449	843	0	0	0
458.27917716118	100	acylchain	-18:1(9)-OH, -18:1(9)-OH	0	0	0	0	0	376	215	415	26	35	17	0	0	0	101	132	205	0	11	14	0	0	0	129	120	274	0	0	0
461.26626674867	50	snposition	-H2O -CH2(Sn1)	0	0	0	0	0	936	879	906	41	86	114	0	0	0	435	353	319	0	35	29	0	0	0	186	176	325	0	0	0
475.28191681281	100	none	-18:1(9), -18:1(9)	0	0	0	0	0	892	1116	523	166	49	110	0	0	0	247	520	516	0	155	16	0	0	0	210	306	247	0	0	0
479.27683143237	100	snposition	-CH2(Sn1)	0	0	0	0	0	255	313	335	32	21	34	0	0	0	110	183	258	0	52	38	0	0	0	96	137	79	0	0	0
501.26063278833	10	doublebond	18:1(9) C1-H, 18:1(9) C1-H	0	0	0	0	0	39	70	21	0	0	0	0	0	0	15	38	0	0	0	10	0	0	0	0	0	17	0	0	0
502.2684578204	20	doublebond	18:1(9) C1, 18:1(9) C1	0	0	0	0	0	0	18	19	0	0	0	0	0	0	7	0	0	0	0	0	0	0	0	0	0	0	0	0	0
503.27628285247	1	doublebond	18:1(9) C1+H, 18:1(9) C1+H	0	0	0	0	0	19	11	0	0	0	0	0	0	0	0	11	0	0	0	0	0	0	0	0	11	11	0	0	0
515.27628285247	10	doublebond	18:1(9) C2-H, 18:1(9) C2-H	0	0	0	0	0	17	58	45	0	11	0	0	0	0	10	0	16	0	0	0	0	0	0	25	0	0	0	0	0
516.28410788454	30	doublebond	18:1(9) C2, 18:1(9) C2	0	0	0	0	0	99	116	53	11	0	0	0	0	0	26	29	18	0	0	0	0	0	0	0	26	64	0	0	0
517.29193291661	40	doublebond	18:1(9) C2+H, 18:1(9) C2+H	0	0	0	0	0	87	42	50	0	0	0	0	0	0	24	80	11	0	0	0	0	0	0	67	0	13	0	0	0
529.29193291661	40	doublebond	18:1(9) C3-H, 18:1(9) C3-H	0	0	0	0	0	143	213	469	15	11	29	0	0	0	47	69	57	0	0	9	0	0	0	15	22	30	0	0	0
530.29975794868	15	doublebond	18:1(9) C3, 18:1(9) C3	0	0	0	0	0	13	45	14	0	0	0	0	0	0	0	11	35	0	0	0	0	0	0	0	0	17	0	0	0
531.30758298075	10	doublebond	18:1(9) C3+H, 18:1(9) C3+H	0	0	0	0	0	12	15	11	0	0	0	0	0	0	0	0	0	0	0	0	0	0	0	0	50	0	0	0	0
543.30758298075	10	doublebond	18:1(9) C4-H, 18:1(9) C4-H	0	0	0	0	0	40	41	60	0	0	0	0	0	0	0	11	40	0	0	11	0	0	0	27	0	0	0	0	0
544.31540801282	20	doublebond	18:1(9) C4, 18:1(9) C4	0	0	0	0	0	28	90	0	0	0	5	0	0	0	11	76	6	0	0	0	0	0	0	0	0	11	0	0	0
545.32323304489	1	doublebond	18:1(9) C4+H, 18:1(9) C4+H	0	0	0	0	0	50	28	13	0	0	0	0	0	0	0	0	0	0	0	0	0	0	0	0	0	0	0	0	0
557.32323304489	10	doublebond	18:1(9) C5-H, 18:1(9) C5-H	0	0	0	0	0	54	43	34	0	0	19	0	0	0	11	53	0	0	0	0	0	0	0	11	24	12	0	0	0
558.33105807696	20	doublebond	18:1(9) C5, 18:1(9) C5	0	0	0	0	0	16	95	32	0	0	0	0	0	0	12	11	27	0	0	0	0	0	0	11	40	0	0	0	0
559.33888310903	1	doublebond	18:1(9) C5+H, 18:1(9) C5+H	0	0	0	0	0	0	0	0	0	0	0	0	0	0	0	0	0	0	0	0	0	0	0	0	0	0	0	0	0
571.33888310903	10	doublebond	18:1(9) C6-H, 18:1(9) C6-H	0	0	0	0	0	68	48	79	0	0	0	0	0	0	0	0	11	0	0	0	0	0	0	0	11	0	0	0	0
572.3467081411	20	doublebond	18:1(9) C6, 18:1(9) C6	0	0	0	0	0	60	228	59	0	0	11	0	0	0	59	17	12	0	0	0	0	0	0	11	15	17	0	0	0
573.35453317317	1	doublebond	18:1(9) C6+H, 18:1(9) C6+H	0	0	0	0	0	0	0	0	0	0	0	0	0	0	0	0	20	0	0	0	0	0	0	0	0	0	0	0	0
585.35453317317	80	doublebond, doublebond_high	18:1(9) C7-H, 18:1(9) C7-H	0	0	0	0	0	195	105	86	6	0	0	0	0	0	34	22	40	0	29	0	0	0	0	11	53	39	0	0	0
586.36235820524	40	doublebond	18:1(9) C7, 18:1(9) C7	0	0	0	0	0	66	79	47	0	0	11	0	0	0	12	0	11	0	0	0	0	0	0	11	42	59	0	0	0
587.37018323731	1	doublebond	18:1(9) C7+H, 18:1(9) C7+H	0	0	0	0	0	11	22	11	0	0	0	0	0	0	17	0	23	0	0	0	0	0	0	0	0	0	0	0	0
599.37018323731	10	doublebond	18:1(9) C8-H, 18:1(9) C8-H	0	0	0	0	0	21	35	65	0	0	0	0	0	0	0	37	38	0	0	0	0	0	0	11	20	61	0	0	0
600.37800826938	20	doublebond	18:1(9) C8, 18:1(9) C8	0	0	0	0	0	29	33	53	0	10	0	0	0	0	11	17	16	0	0	0	0	0	0	10	11	0	0	0	0
601.38583330145	1	doublebond	18:1(9) C8+H, 18:1(9) C8+H	0	0	0	0	0	0	0	0	0	0	0	0	0	0	0	0	0	0	0	0	0	0	0	0	0	0	0	0	0
603.53468719002	150	metaboliteclass	Precursor -C3H9O6P	0	0	0	0	0	2362	1653	2145	144	74	121	0	0	0	480	630	629	0	76	101	0	0	0	374	371	465	0	0	0
612.37800826938	5	doublebond	18:1(9) C9-H, 18:1(9) C9-H	0	0	0	0	0	11	144	0	0	0	0	0	0	0	11	0	0	0	0	0	0	0	0	11	0	0	0	0	0
613.38583330145	10	doublebond, doublebond_low	18:1(9) C9, 18:1(9) C9	0	0	0	0	0	53	11	17	0	0	0	0	0	0	11	0	10	0	0	0	0	0	0	42	0	11	0	0	0
614.39365833352	1	doublebond	18:1(9) C9+H, 18:1(9) C9+H	0	0	0	0	0	16	24	17	0	0	0	0	0	0	0	0	12	0	0	0	0	0	0	11	11	0	0	0	0
625.38583330145	10	doublebond	18:1(9) C10-H, 18:1(9) C10-H	0	0	0	0	0	88	121	61	0	0	0	0	0	0	95	0	42	0	0	0	0	0	0	46	18	27	0	0	0
626.39365833352	20	doublebond	18:1(9) C10, 18:1(9) C10	0	0	0	0	0	49	37	44	0	0	11	0	0	0	116	11	29	0	0	0	0	0	0	23	0	11	0	0	0
627.40148336559	1	doublebond	18:1(9) C10+H, 18:1(9) C10+H	0	0	0	0	0	40	31	16	0	0	0	0	0	0	37	12	11	0	0	0	0	0	0	0	24	11	0	0	0
639.40148336559	40	doublebond	18:1(9) C11-H, 18:1(9) C11-H	0	0	0	0	0	96	33	99	0	0	19	0	0	0	25	44	34	0	0	11	0	0	0	56	18	22	0	0	0
640.40930839766	80	doublebond, doublebond_high	18:1(9) C11, 18:1(9) C11	0	0	0	0	0	157	179	162	18	9	0	0	0	0	69	26	30	0	9	0	0	0	0	17	47	22	0	0	0
641.41713342973	1	doublebond	18:1(9) C11+H, 18:1(9) C11+H	0	0	0	0	0	25	70	134	0	0	0	0	0	0	37	11	15	0	0	0	0	0	0	0	11	11	0	0	0
653.41713342973	10	doublebond	18:1(9) C12-H, 18:1(9) C12-H	0	0	0	0	0	40	74	37	0	0	0	0	0	0	40	14	20	0	0	10	0	0	0	91	24	7	0	0	0
654.4249584618	20	doublebond	18:1(9) C12, 18:1(9) C12	0	0	0	0	0	13	27	75	0	0	0	0	0	0	0	11	13	0	11	0	0	0	0	0	9	11	0	0	0
655.43278349387	1	doublebond	18:1(9) C12+H, 18:1(9) C12+H	0	0	0	0	0	12	190	33	0	0	0	0	0	0	0	11	14	0	0	0	0	0	0	0	0	0	0	0	0
667.43278349387	10	doublebond	18:1(9) C13-H, 18:1(9) C13-H	0	0	0	0	0	30	41	29	0	0	0	0	0	0	11	0	0	0	0	0	0	0	0	11	11	0	0	0	0
668.44060852594	20	doublebond	18:1(9) C13, 18:1(9) C13	0	0	0	0	0	24	28	62	0	0	0	0	0	0	52	0	0	0	0	0	0	0	0	10	0	0	0	0	0
669.44843355801	1	doublebond	18:1(9) C13+H, 18:1(9) C13+H	0	0	0	0	0	0	0	93	0	0	0	0	0	0	0	0	0	0	0	0	0	0	0	0	20	0	0	0	0
681.44843355801	10	doublebond	18:1(9) C14-H, 18:1(9) C14-H	0	0	0	0	0	91	0	18	0	11	11	0	0	0	11	11	11	0	0	0	0	0	0	23	9	0	0	0	0
682.45625859008	20	doublebond	18:1(9) C14, 18:1(9) C14	0	0	0	0	0	75	27	32	0	0	0	0	0	0	0	12	0	0	0	0	0	0	0	0	31	0	0	0	0
683.46408362215	1	doublebond	18:1(9) C14+H, 18:1(9) C14+H	0	0	0	0	0	0	18	11	0	0	0	0	0	0	0	0	0	0	0	0	0	0	0	0	0	0	0	0	0
695.46408362215	10	doublebond	18:1(9) C15-H, 18:1(9) C15-H	0	0	0	0	0	290	95	39	0	0	0	0	0	0	44	35	0	0	0	11	0	0	0	50	0	35	0	0	0
696.47190865422	20	doublebond	18:1(9) C15, 18:1(9) C15	0	0	0	0	0	71	83	51	0	0	0	0	0	0	11	21	0	0	0	0	0	0	0	11	11	11	0	0	0
697.47973368629	1	doublebond	18:1(9) C15+H, 18:1(9) C15+H	0	0	0	0	0	0	11	0	0	0	0	0	0	0	0	0	0	0	0	0	0	0	0	0	0	0	0	0	0
709.47973368629	10	doublebond	18:1(9) C16-H, 18:1(9) C16-H	0	0	0	0	0	51	77	33	11	10	0	0	0	0	28	13	11	0	0	0	0	0	0	58	0	0	0	0	0
710.48755871836	20	doublebond	18:1(9) C16, 18:1(9) C16	0	0	0	0	0	23	24	61	0	11	0	0	0	0	11	11	18	0	0	0	0	0	0	0	11	0	0	0	0
711.49538375043	1	doublebond	18:1(9) C16+H, 18:1(9) C16+H	0	0	0	0	0	8	12	0	0	0	0	0	0	0	0	0	0	0	0	0	0	0	0	0	0	0	0	0	0
723.49538375043	10	doublebond	18:1(9) C17-H, 18:1(9) C17-H	0	0	0	0	0	25	11	29	0	0	0	0	0	0	11	11	0	0	0	0	0	0	0	0	0	0	0	0	0
724.5032087825	20	doublebond	18:1(9) C17, 18:1(9) C17	0	0	0	0	0	0	12	0	0	0	0	0	0	0	0	0	0	0	0	0	0	0	0	0	0	0	0	0	0
725.51103381457	1	doublebond	18:1(9) C17+H, 18:1(9) C17+H	0	0	0	0	0	0	0	0	0	0	0	0	0	0	0	0	0	0	0	0	0	0	0	0	0	0	0	0	0
739.52723245861	100	none	Precursor -2H2O	0	0	0	0	0	1222	2636	1299	202	155	130	0	0	0	714	440	440	0	115	99	0	0	0	491	577	479	0	0	0
757.53779714231	100	none	Precursor -H2O	0	0	0	0	0	1254	1985	2375	105	204	184	0	0	0	596	618	405	0	82	46	0	0	0	480	313	514	0	0	0
775.54836182601	200	none	[M+H]+	0	0	0	0	0	7173	4978	6353	345	714	513	0	0	0	1828	2054	2397	0	289	559	0	0	0	1486	2147	1537	0	0	0
792.57491090923	999	precursor	Precursor	0	0	0	0	0	7650	7557	11512	3186	2944	3784	0	0	0	6368	6240	4725	0	3695	2809	0	0	0	6038	5711	4466	0	0	0
