## Supplementary material for "MS-DIAL 5 multimodal mass spectrometry data mining unveils lipidome complexities": Source data: AlignmentID001547.txt

m/z	Reference intensity	Spectrum	Comment	20230404_Blank_11_POS_EAD14	20230404_C12_10_POS_EAD14	20230404_C13_9_POS_EAD14_1	20230404_C13_9_POS_EAD14_2	20230404_C13_9_POS_EAD14_3	20230404_C13x1_1_POS_EAD14_1	20230404_C13x1_1_POS_EAD14_2	20230404_C13x1_1_POS_EAD14_3	20230404_C13x10_4_POS_EAD14_1	20230404_C13x10_4_POS_EAD14_2	20230404_C13x10_4_POS_EAD14_3	20230404_C13x100_7_POS_EAD14_1	20230404_C13x100_7_POS_EAD14_2	20230404_C13x100_7_POS_EAD14_3	20230404_C13x2_2_POS_EAD14_1	20230404_C13x2_2_POS_EAD14_2	20230404_C13x2_2_POS_EAD14_3	20230404_C13x20_5_POS_EAD14_1	20230404_C13x20_5_POS_EAD14_2	20230404_C13x20_5_POS_EAD14_3	20230404_C13x200_8_POS_EAD14_1	20230404_C13x200_8_POS_EAD14_2	20230404_C13x200_8_POS_EAD14_3	20230404_C13x5_3_POS_EAD14_1	20230404_C13x5_3_POS_EAD14_2	20230404_C13x5_3_POS_EAD14_3	20230404_C13x50_6_POS_EAD14_1	20230404_C13x50_6_POS_EAD14_2	20230404_C13x50_6_POS_EAD14_3
173.02095110287	100	metaboliteclass	Header	0	0	0	0	0	4206	3937	2571	1312	898	814	113	136	0	2855	2960	0	535	736	887	0	0	0	1548	1709	1954	0	66	0
213.05225123115	400	metaboliteclass	Gly-C	0	9	0	0	0	1682	2188	1926	243	127	94	24	30	0	1053	1027	0	145	117	241	0	0	0	1108	774	759	0	46	0
215.03151578657	350	metaboliteclass	Gly-O	0	0	0	0	0	2304	2278	3065	315	277	165	42	21	0	1214	1175	0	177	224	198	0	0	0	891	741	587	0	37	0
265.25259211268	200	acylchain	18:1(9) acyl, 18:1(9) acyl	0	0	0	0	0	2306	1937	3049	275	109	123	52	14	0	583	1075	0	204	332	162	0	0	0	884	599	462	0	29	0
308.27098182845	100	snposition	-Header -CH2(Sn1)	0	0	0	0	0	11	53	34	12	0	0	0	0	0	0	11	0	0	0	11	0	0	0	0	0	0	0	0	0
321.27880686052	200	acylchain	-Header -18:1(9)-H2O, -Header -18:1(9)-H2O	0	0	0	0	0	1077	1549	1258	142	85	103	11	11	0	728	424	0	49	55	56	0	0	0	303	246	265	0	13	0
339.28937154422	400	acylchain	-Header -18:1(9), -Header -18:1(9)	0	11	0	0	0	4261	5064	8576	880	827	858	98	49	0	2533	3175	0	613	666	426	0	0	0	2242	1268	2125	0	53	0
365.26863609964	30	doublebond	18:1(9) C1-H, 18:1(9) C1-H	0	0	0	0	0	204	370	313	14	30	50	0	0	0	137	91	0	19	61	11	0	0	0	38	106	59	0	0	0
366.27646113171	60	doublebond	18:1(9) C1, 18:1(9) C1	0	0	0	0	0	121	115	183	5	31	11	0	0	0	11	42	0	0	10	0	0	0	0	7	19	11	0	0	0
367.28428616378	3	doublebond	18:1(9) C1+H, 18:1(9) C1+H	0	0	0	0	0	181	209	153	11	9	34	0	0	0	94	26	0	17	11	0	0	0	0	19	43	67	0	0	0
379.28428616378	30	doublebond	18:1(9) C2-H, 18:1(9) C2-H	0	11	0	0	0	225	283	221	0	27	0	0	0	0	50	100	0	11	20	12	0	0	0	86	287	53	0	0	0
380.29211119585	90	doublebond	18:1(9) C2, 18:1(9) C2	0	0	0	0	0	390	778	314	44	20	22	0	11	0	118	186	0	14	20	11	0	0	0	86	93	103	0	0	0
381.29993622792	120	doublebond	18:1(9) C2+H, 18:1(9) C2+H	0	33	0	0	0	328	324	236	11	11	24	0	0	0	132	193	0	0	27	21	0	0	0	61	99	176	0	0	0
393.29993622792	120	doublebond	18:1(9) C3-H, 18:1(9) C3-H	0	0	0	0	0	1355	1926	1316	115	180	120	28	10	0	587	452	0	148	89	218	0	0	0	457	559	310	0	42	0
394.30776125999	45	doublebond	18:1(9) C3, 18:1(9) C3	0	0	0	0	0	97	385	134	15	0	11	0	0	0	52	60	0	11	0	0	0	0	0	44	54	49	0	0	0
395.31558629206	30	doublebond	18:1(9) C3+H, 18:1(9) C3+H	0	0	0	0	0	337	134	301	11	11	0	0	0	0	65	34	0	0	11	11	0	0	0	43	34	17	0	0	0
407.31558629206	30	doublebond	18:1(9) C4-H, 18:1(9) C4-H	0	0	0	0	0	316	512	324	19	11	19	0	0	0	177	160	0	32	0	11	0	0	0	122	182	93	0	0	0
408.32341132413	60	doublebond	18:1(9) C4, 18:1(9) C4	0	0	0	0	0	214	201	196	0	0	16	0	0	0	74	34	0	10	11	11	0	0	0	28	30	51	0	0	0
409.3312363562	3	doublebond	18:1(9) C4+H, 18:1(9) C4+H	0	0	0	0	0	185	54	65	11	0	10	0	0	0	16	41	0	0	0	0	0	0	0	11	60	36	0	0	0
421.3312363562	30	doublebond	18:1(9) C5-H, 18:1(9) C5-H	0	0	0	0	0	159	265	208	10	38	32	11	0	0	148	64	0	0	9	30	0	0	0	60	44	75	0	0	0
422.33906138827	60	doublebond	18:1(9) C5, 18:1(9) C5	0	0	0	0	0	271	151	71	0	17	12	0	0	0	34	35	0	0	11	0	0	0	0	68	16	57	0	0	0
423.34688642034	3	doublebond	18:1(9) C5+H, 18:1(9) C5+H	0	0	0	0	0	42	53	161	0	0	0	0	0	0	52	21	0	15	11	0	0	0	0	38	20	23	0	0	0
435.34688642034	30	doublebond	18:1(9) C6-H, 18:1(9) C6-H	0	0	0	0	0	308	378	383	39	11	14	0	0	0	112	58	0	30	21	11	0	0	0	70	48	105	0	0	0
436.35471145241	60	doublebond	18:1(9) C6, 18:1(9) C6	0	0	0	0	0	599	511	406	25	10	23	18	0	0	97	125	0	15	155	43	0	0	0	101	165	121	0	0	0
437.36253648448	3	doublebond	18:1(9) C6+H, 18:1(9) C6+H	0	0	0	0	0	0	11	11	0	0	0	0	0	0	0	0	0	0	0	0	0	0	0	12	0	11	0	0	0
449.36253648448	240	doublebond, doublebond_high	18:1(9) C7-H, 18:1(9) C7-H	0	0	0	0	0	1156	2022	1302	88	149	74	24	11	0	631	397	0	76	114	86	0	0	0	575	511	433	0	11	0
450.37036151655	120	doublebond	18:1(9) C7, 18:1(9) C7	0	0	0	0	0	301	232	174	15	11	11	0	0	0	63	104	0	19	53	13	0	0	0	46	20	164	0	0	0
451.37818654862	3	doublebond	18:1(9) C7+H, 18:1(9) C7+H	0	0	0	0	0	136	90	90	0	11	11	0	0	0	55	11	0	0	0	0	0	0	0	0	11	0	0	0	0
462.27409178074	100	snposition	-H2O -CH2(Sn1)	0	0	0	0	0	11	11	0	0	0	0	0	0	0	0	0	0	0	0	0	0	0	0	0	0	0	0	0	0
463.37818654862	30	doublebond	18:1(9) C8-H, 18:1(9) C8-H	0	0	0	0	0	324	190	350	17	31	16	0	0	0	214	71	0	11	16	12	0	0	0	92	229	137	0	11	0
464.38601158069	60	doublebond	18:1(9) C8, 18:1(9) C8	0	0	0	0	0	224	176	140	15	15	11	0	0	0	116	98	0	11	0	0	0	0	0	91	58	34	0	0	0
465.39383661276	3	doublebond	18:1(9) C8+H, 18:1(9) C8+H	0	0	0	0	0	200	195	110	13	0	0	0	0	0	49	82	0	19	0	11	0	0	0	11	27	49	0	0	0
476.38601158069	15	doublebond	18:1(9) C9-H, 18:1(9) C9-H	0	0	0	0	0	284	493	185	26	0	11	0	0	0	76	63	0	15	0	0	0	0	0	120	26	25	0	0	0
477.39383661276	30	doublebond, doublebond_low	18:1(9) C9, 18:1(9) C9	0	0	0	0	0	297	195	147	15	14	9	0	0	0	50	17	0	0	0	0	0	0	0	32	28	47	0	0	0
478.40166164483	3	doublebond	18:1(9) C9+H, 18:1(9) C9+H	0	0	0	0	0	107	218	193	0	11	49	0	0	0	53	99	0	10	8	0	0	0	0	54	18	68	0	0	0
480.28465646444	100	snposition	-CH2(Sn1)	0	0	0	0	0	53	33	97	0	0	0	0	0	0	0	22	0	0	0	0	0	0	0	11	0	36	0	0	0
489.39383661276	30	doublebond	18:1(9) C10-H, 18:1(9) C10-H	0	0	0	0	0	260	330	334	39	23	11	0	0	0	83	144	0	0	17	22	0	0	0	73	71	110	0	0	0
490.40166164483	60	doublebond	18:1(9) C10, 18:1(9) C10	0	0	0	0	0	389	289	399	51	22	16	0	0	0	127	217	0	31	11	10	0	0	0	143	110	89	0	7	0
491.4094866769	3	doublebond	18:1(9) C10+H, 18:1(9) C10+H	0	0	0	0	0	255	174	115	11	0	7	0	0	0	68	40	0	0	0	10	0	0	0	103	17	40	0	0	0
493.29248149651	200	acylchain	-18:1(9)-H2O, -18:1(9)-H2O	0	0	0	0	0	559	483	634	21	47	49	0	0	0	295	102	0	35	11	36	0	0	0	86	151	221	0	11	0
503.4094866769	120	doublebond	18:1(9) C11-H, 18:1(9) C11-H	0	0	0	0	0	356	446	308	40	25	12	11	12	0	111	219	0	31	16	11	0	0	0	122	104	119	0	0	0
504.41731170897	240	doublebond, doublebond_high	18:1(9) C11, 18:1(9) C11	0	0	0	0	0	443	609	365	42	25	51	8	0	0	141	226	0	45	7	13	0	0	0	159	90	101	0	0	0
505.42513674104	3	doublebond	18:1(9) C11+H, 18:1(9) C11+H	0	0	0	0	0	483	742	767	72	22	28	0	0	0	215	232	0	11	91	16	0	0	0	134	126	166	0	0	0
511.30304618021	200	acylchain	-18:1(9), -18:1(9)	0	0	0	0	0	354	281	256	24	38	11	0	0	0	110	124	0	24	10	40	0	0	0	77	56	80	0	0	0
517.42513674104	30	doublebond	18:1(9) C12-H, 18:1(9) C12-H	0	0	0	0	0	243	227	204	50	14	22	0	0	0	58	60	0	11	0	18	0	0	0	73	60	100	0	0	0
518.43296177311	60	doublebond	18:1(9) C12, 18:1(9) C12	0	0	0	0	0	112	96	97	17	0	23	0	0	0	63	46	0	0	0	0	0	0	0	14	70	54	0	0	0
519.44078680518	3	doublebond	18:1(9) C12+H, 18:1(9) C12+H	0	0	0	0	0	102	329	134	11	11	0	0	0	0	33	88	0	0	5	11	0	0	0	45	60	29	0	0	0
531.44078680518	30	doublebond	18:1(9) C13-H, 18:1(9) C13-H	0	0	0	0	0	136	186	262	23	81	32	0	0	0	109	74	0	0	0	28	0	0	0	35	57	44	0	0	0
532.44861183725	60	doublebond	18:1(9) C13, 18:1(9) C13	0	0	0	0	0	137	88	132	0	36	0	0	0	0	24	27	0	0	0	0	0	0	0	15	47	19	0	0	0
533.45643686932	3	doublebond	18:1(9) C13+H, 18:1(9) C13+H	0	0	0	0	0	40	51	34	0	0	6	0	0	0	11	31	0	0	0	0	0	0	0	0	30	0	0	0	0
545.45643686932	30	doublebond	18:1(9) C14-H, 18:1(9) C14-H	0	0	0	0	0	198	217	334	19	11	12	0	0	0	84	55	0	0	10	0	0	0	0	68	68	51	0	0	0
546.46426190139	60	doublebond	18:1(9) C14, 18:1(9) C14	0	0	0	0	0	160	143	66	0	11	28	0	0	0	71	26	0	0	26	0	0	0	0	16	30	34	0	0	0
547.47208693346	3	doublebond	18:1(9) C14+H, 18:1(9) C14+H	0	0	0	0	0	25	31	11	0	0	0	0	0	0	0	28	0	0	0	0	0	0	0	0	0	0	0	0	0
559.47208693346	30	doublebond	18:1(9) C15-H, 18:1(9) C15-H	0	0	0	0	0	234	304	422	39	71	57	0	0	0	127	184	0	21	13	45	0	0	0	80	32	108	0	0	0
560.47991196553	60	doublebond	18:1(9) C15, 18:1(9) C15	0	0	0	0	0	169	135	113	11	48	11	0	0	0	199	40	0	11	0	6	0	0	0	53	137	27	0	0	0
561.4877369976	3	doublebond	18:1(9) C15+H, 18:1(9) C15+H	0	0	0	0	0	0	48	70	0	12	0	0	0	0	0	0	0	0	11	0	0	0	0	0	0	0	0	0	0
573.4877369976	30	doublebond	18:1(9) C16-H, 18:1(9) C16-H	0	0	0	0	0	176	223	315	25	36	142	0	11	0	339	62	0	11	11	11	0	0	0	49	35	36	0	0	0
574.49556202967	60	doublebond	18:1(9) C16, 18:1(9) C16	0	0	0	0	0	233	171	161	19	0	11	0	0	0	70	72	0	0	0	0	0	0	0	32	96	83	0	0	0
575.50338706174	3	doublebond	18:1(9) C16+H, 18:1(9) C16+H	0	0	0	0	0	44	31	73	0	0	11	0	0	0	35	35	0	0	11	0	0	0	0	0	9	86	0	0	0
587.50338706174	30	doublebond	18:1(9) C17-H, 18:1(9) C17-H	0	0	0	0	0	29	144	105	11	31	0	0	0	0	18	55	0	0	0	0	0	0	0	46	12	27	0	0	0
588.51121209381	60	doublebond	18:1(9) C17, 18:1(9) C17	0	0	0	0	0	35	37	11	0	0	0	0	0	0	22	8	0	0	0	0	0	0	0	37	0	11	0	0	0
589.51903712588	3	doublebond	18:1(9) C17+H, 18:1(9) C17+H	0	0	0	0	0	11	15	36	0	18	0	0	0	0	8	11	0	0	0	0	0	0	0	0	0	11	0	0	0
603.53468719002	500	metaboliteclass	Precursor -C3H9O6P	0	0	0	0	0	6644	12232	10903	1805	1915	1631	165	199	0	4525	5471	0	830	1474	1424	0	0	0	4963	3848	5588	0	106	0
718.53813147769	100	metaboliteclass	Precursor -C3H6O2	0	0	0	0	0	888	969	779	83	50	42	11	0	0	322	360	0	14	50	182	0	0	0	266	170	338	0	0	0
774.56434622553	100	metaboliteclass	Precursor -H2O	0	0	0	0	0	1157	1689	2115	230	0	0	58	0	0	422	0	0	0	39	85	0	0	0	266	414	552	0	0	0
775.54836182601	200	metaboliteclass	[M+H]+	0	0	0	0	0	2044	2348	2947	129	303	350	50	22	0	1121	1124	0	209	220	139	0	0	0	600	816	1640	0	29	0
792.57491090923	999	precursor	Precursor	0	2557	0	0	0	16947	17837	17125	4515	5271	3395	519	645	0	11744	12624	0	1947	3516	2448	0	0	0	6442	7887	8103	0	580	0
