## Supplementary material for "MS-DIAL 5 multimodal mass spectrometry data mining unveils lipidome complexities": Source data: AlignmentID001553.txt

m/z	Reference intensity	Spectrum	Comment	20230404_Blank_11_POS_EAD14	20230404_C12_10_POS_EAD14	20230404_C13_9_POS_EAD14_1	20230404_C13_9_POS_EAD14_2	20230404_C13_9_POS_EAD14_3	20230404_C13x1_1_POS_EAD14_1	20230404_C13x1_1_POS_EAD14_2	20230404_C13x1_1_POS_EAD14_3	20230404_C13x10_4_POS_EAD14_1	20230404_C13x10_4_POS_EAD14_2	20230404_C13x10_4_POS_EAD14_3	20230404_C13x100_7_POS_EAD14_1	20230404_C13x100_7_POS_EAD14_2	20230404_C13x100_7_POS_EAD14_3	20230404_C13x2_2_POS_EAD14_1	20230404_C13x2_2_POS_EAD14_2	20230404_C13x2_2_POS_EAD14_3	20230404_C13x20_5_POS_EAD14_1	20230404_C13x20_5_POS_EAD14_2	20230404_C13x20_5_POS_EAD14_3	20230404_C13x200_8_POS_EAD14_1	20230404_C13x200_8_POS_EAD14_2	20230404_C13x200_8_POS_EAD14_3	20230404_C13x5_3_POS_EAD14_1	20230404_C13x5_3_POS_EAD14_2	20230404_C13x5_3_POS_EAD14_3	20230404_C13x50_6_POS_EAD14_1	20230404_C13x50_6_POS_EAD14_2	20230404_C13x50_6_POS_EAD14_3
193.12981172756	500	metaboliteclass	Header	0	0	0	0	0	6645	8283	8200	3974	2346	2724	0	0	0	3754	5465	5311	1871	3355	2171	0	0	0	6209	3925	3105	1916	2660	1525
234.15636082857	150	metaboliteclass	Header+C2H3N	0	0	0	0	0	1038	1308	1125	271	406	434	0	0	0	813	1130	1380	101	173	157	0	0	0	899	367	465	142	164	85
262.15127544813	150	metaboliteclass	Header+C3H3NO	0	0	0	0	0	365	648	578	72	94	56	0	0	0	279	262	226	138	44	38	0	0	0	127	150	213	18	12	67
264.26857652999	100	acylchain	[sph+H]+ -Header -H2O	0	0	0	0	0	244	274	267	82	103	102	0	0	0	163	250	584	15	68	20	0	0	0	157	127	48	10	11	10
363.34956648761	200	acylchain	[FAA+C2H+adduct]+	0	0	0	0	0	309	224	260	16	49	50	0	0	0	250	271	189	17	16	14	0	0	0	76	179	154	8	45	18
500.38094102979	15	doublebond	22:1(13) C1-H	0	0	0	0	0	69	25	38	0	21	0	0	0	0	83	11	35	0	0	0	0	0	0	11	11	165	0	0	0
501.38876606186	30	doublebond	22:1(13) C1	0	0	0	0	0	38	34	18	0	0	11	0	0	0	0	10	18	11	0	0	0	0	0	15	10	11	0	0	0
502.39659109393	1.5	doublebond	22:1(13) C1+H	0	0	0	0	0	0	0	0	0	0	0	0	0	0	0	0	0	0	0	0	0	0	0	0	0	0	0	0	0
514.39659109393	15	doublebond	22:1(13) C2-H	0	0	0	0	0	22	11	23	10	11	0	0	0	0	13	12	6	0	0	0	0	0	0	0	5	0	0	0	0
515.404416126	45	doublebond	22:1(13) C2	0	0	0	0	0	117	95	56	11	11	11	0	0	0	78	16	96	0	0	11	0	0	0	34	13	46	20	0	18
516.41224115807	60	doublebond	22:1(13) C2+H	0	0	0	0	0	0	0	0	0	0	0	0	0	0	0	0	0	0	0	0	0	0	0	0	0	0	0	0	0
528.41224115807	60	doublebond	22:1(13) C3-H	0	0	0	0	0	50	47	11	18	0	11	0	0	0	43	92	15	0	11	5	0	0	0	24	0	11	0	0	0
529.42006619014	22.5	doublebond	22:1(13) C3	0	0	0	0	0	0	0	0	0	0	0	0	0	0	11	14	0	0	0	0	0	0	0	0	0	0	0	0	0
530.42789122221	15	doublebond	22:1(13) C3+H	0	0	0	0	0	0	0	11	0	0	0	0	0	0	0	0	0	0	0	0	0	0	0	0	0	0	0	0	0
542.42789122221	15	doublebond	22:1(13) C4-H	0	0	0	0	0	55	18	0	0	0	0	0	0	0	0	0	11	0	0	0	0	0	0	0	0	0	0	0	0
543.43571625428	30	doublebond	22:1(13) C4	0	0	0	0	0	44	11	0	0	10	0	0	0	0	11	11	0	0	0	0	0	0	0	0	0	0	0	0	0
544.44354128635	1.5	doublebond	22:1(13) C4+H	0	0	0	0	0	0	0	0	0	0	0	0	0	0	0	0	11	0	0	0	0	0	0	0	0	0	0	0	0
554.46427673093	200	acylchain	[FAA+C2H+Header+adduct]+	0	0	0	0	0	810	1155	672	139	281	274	0	0	0	925	751	1282	144	130	33	0	0	0	276	293	349	130	69	51
556.44354128635	15	doublebond	22:1(13) C5-H	0	0	0	0	0	11	53	30	0	0	0	0	0	0	11	0	0	0	0	0	0	0	0	0	0	0	0	0	0
557.45136631842	30	doublebond	22:1(13) C5	0	0	0	0	0	15	0	11	0	0	0	0	0	0	32	12	0	0	0	0	0	0	0	0	45	0	0	0	0
558.45919135049	1.5	doublebond	22:1(13) C5+H	0	0	0	0	0	0	0	0	0	0	0	0	0	0	0	0	0	0	0	0	0	0	0	0	0	0	0	0	0
570.45919135049	15	doublebond	22:1(13) C6-H	0	0	0	0	0	14	6	25	17	0	0	0	0	0	0	0	0	0	0	0	0	0	0	0	7	0	0	0	0
571.46701638256	30	doublebond	22:1(13) C6	0	0	0	0	0	14	13	0	0	9	0	0	0	0	0	11	0	0	0	0	0	0	0	0	7	0	0	0	0
572.47484141463	1.5	doublebond	22:1(13) C6+H	0	0	0	0	0	0	0	0	0	0	0	0	0	0	0	0	0	0	0	0	0	0	0	0	0	0	0	0	0
584.47484141463	30	doublebond	18:1(4)(1OH,3OH) C3-H, 22:1(13) C7-H	0	0	0	0	0	92	22	11	0	0	14	0	0	0	17	28	73	0	0	0	0	0	0	0	11	11	0	0	0
585.4826664467	60	doublebond	18:1(4)(1OH,3OH) C3, 22:1(13) C7	0	0	0	0	0	22	22	60	30	0	0	0	0	0	44	81	16	0	0	0	0	0	0	11	0	0	0	0	0
586.49049147877	7.5	doublebond	18:1(4)(1OH,3OH) C3+H, 22:1(13) C7+H	0	0	0	0	0	0	0	0	0	0	0	0	0	0	6	0	0	0	0	0	0	0	0	0	0	0	0	0	0
597.4826664467	15	doublebond, doublebond_low	18:1(4)(1OH,3OH) C4-H	0	0	0	0	0	0	11	0	0	0	0	0	0	0	19	0	12	0	0	0	0	0	0	0	11	0	0	0	0
598.49049147877	22.5	doublebond, doublebond_low	18:1(4)(1OH,3OH) C4, 22:1(13) C8-H	0	0	0	0	0	11	12	13	0	0	0	0	0	0	0	28	0	0	0	0	0	0	0	11	11	0	0	0	0
599.49831651084	31.5	doublebond, doublebond_low	18:1(4)(1OH,3OH) C4+H, 22:1(13) C8	0	0	0	0	0	41	16	0	0	0	27	0	0	0	67	0	0	0	4	0	0	0	0	0	11	0	0	0	0
600.50614154291	1.5	doublebond	22:1(13) C8+H	0	0	0	0	0	0	0	0	0	0	0	0	0	0	0	0	0	0	0	0	0	0	0	0	0	0	0	0	0
610.49049147877	15	doublebond	18:1(4)(1OH,3OH) C5-H	0	0	0	0	0	16	14	11	0	0	8	0	0	0	0	11	11	0	0	0	0	0	0	38	10	0	0	0	0
611.49831651084	30	doublebond	18:1(4)(1OH,3OH) C5	0	0	0	0	0	11	26	0	0	0	0	0	0	0	10	0	0	0	0	0	0	0	0	0	0	0	0	0	0
612.50614154291	21	doublebond	18:1(4)(1OH,3OH) C5+H, 22:1(13) C9-H	0	0	0	0	0	18	46	41	0	0	0	0	0	0	0	0	11	0	0	0	0	0	0	0	0	11	0	0	0
613.51396657498	30	doublebond	22:1(13) C9	0	0	0	0	0	11	11	11	0	0	0	0	0	0	0	37	11	0	0	0	0	0	0	10	11	5	0	0	0
614.52179160705	1.5	doublebond	22:1(13) C9+H	0	0	0	0	0	0	0	0	0	0	0	0	0	0	0	0	0	0	0	0	0	0	0	0	0	0	0	0	0
624.50614154291	60	doublebond	18:1(4)(1OH,3OH) C6-H	0	0	0	0	0	48	56	31	0	0	0	0	0	0	63	69	31	0	0	0	0	0	0	11	11	0	0	0	0
625.51396657498	120	doublebond	18:1(4)(1OH,3OH) C6	0	0	0	0	0	154	85	217	11	18	26	0	0	0	175	121	96	11	11	33	0	0	0	55	29	44	0	11	0
626.52179160705	16.5	doublebond	18:1(4)(1OH,3OH) C6+H, 22:1(13) C10-H	0	0	0	0	0	27	34	32	0	0	0	0	0	0	31	0	0	0	0	0	0	0	0	0	0	0	0	0	0
627.52961663912	30	doublebond	22:1(13) C10	0	0	0	0	0	38	0	0	0	0	0	0	0	0	0	0	11	0	0	0	0	0	0	0	0	0	0	0	0
628.53744167119	1.5	doublebond	22:1(13) C10+H	0	0	0	0	0	0	0	0	0	0	0	0	0	0	0	0	0	0	0	0	0	0	0	0	0	0	0	0	0
638.52179160705	15	doublebond	18:1(4)(1OH,3OH) C7-H	0	0	0	0	0	16	20	17	0	0	0	0	0	0	31	40	218	0	0	10	0	0	0	0	0	6	0	0	0
639.52961663912	30	doublebond	18:1(4)(1OH,3OH) C7	0	0	0	0	0	59	19	24	24	0	0	0	0	0	23	10	12	0	0	6	0	0	0	0	0	0	0	0	0
640.53744167119	126	doublebond, doublebond_high	18:1(4)(1OH,3OH) C7+H, 22:1(13) C11-H	0	0	0	0	0	123	99	94	19	30	0	0	0	0	52	73	35	0	11	11	0	0	0	31	29	33	10	0	10
641.54526670326	60	doublebond	22:1(13) C11	0	0	0	0	0	22	61	46	0	0	0	0	0	0	65	11	22	10	0	0	0	0	0	0	0	11	0	0	0
642.55309173533	1.5	doublebond	22:1(13) C11+H	0	0	0	0	0	0	0	0	0	0	0	0	0	0	0	0	0	0	0	0	0	0	0	0	0	0	0	0	0
652.53744167119	15	doublebond	18:1(4)(1OH,3OH) C8-H	0	0	0	0	0	11	11	68	11	0	0	0	0	0	15	5	9	0	0	0	0	0	0	0	0	0	0	0	0
653.54526670326	30	doublebond	18:1(4)(1OH,3OH) C8	0	0	0	0	0	11	38	62	0	0	0	0	0	0	11	46	11	0	0	0	0	0	0	0	0	7	0	0	0
654.55309173533	21	doublebond	18:1(4)(1OH,3OH) C8+H, 22:1(13) C12-H	0	0	0	0	0	8	11	31	0	0	0	0	0	0	0	20	10	0	0	0	0	0	0	0	0	12	0	0	0
655.5609167674	30	doublebond	22:1(13) C12	0	0	0	0	0	76	20	109	0	11	0	0	0	0	15	19	45	0	0	0	0	0	0	11	11	0	0	0	0
656.56874179947	1.5	doublebond	22:1(13) C12+H	0	0	0	0	0	0	0	0	0	0	0	0	0	0	15	13	18	0	0	0	0	0	0	0	11	25	0	0	0
666.55309173533	15	doublebond	18:1(4)(1OH,3OH) C9-H	0	0	0	0	0	37	79	17	0	0	7	0	0	0	39	24	11	0	0	10	0	0	0	18	0	0	0	0	0
667.5609167674	37.5	doublebond	18:1(4)(1OH,3OH) C9, 22:1(13) C13-H	0	0	0	0	0	19	19	39	0	0	0	0	0	0	11	24	11	0	0	0	0	0	0	0	0	0	0	0	0
668.56874179947	21	doublebond, doublebond_low	18:1(4)(1OH,3OH) C9+H, 22:1(13) C13	0	0	0	0	0	11	47	0	0	0	0	0	0	0	0	0	23	9	0	0	0	0	0	0	0	0	0	0	0
669.57656683154	1.5	doublebond	22:1(13) C13+H	0	0	0	0	0	0	0	0	0	0	0	0	0	0	0	23	0	0	0	0	0	0	0	0	0	0	0	0	0
680.56874179947	30	doublebond	18:1(4)(1OH,3OH) C10-H, 22:1(13) C14-H	0	0	0	0	0	75	87	152	0	0	11	0	0	0	73	31	25	8	0	0	0	0	0	0	0	15	0	0	0
681.57656683154	60	doublebond	18:1(4)(1OH,3OH) C10, 22:1(13) C14	0	0	0	0	0	129	24	64	70	0	8	0	0	0	27	34	41	0	0	0	0	0	0	22	14	6	0	0	0
682.58439186361	7.5	doublebond	18:1(4)(1OH,3OH) C10+H, 22:1(13) C14+H	0	0	0	0	0	0	0	104	0	11	0	0	0	0	11	0	0	0	0	0	0	0	0	0	0	0	0	11	0
694.58439186361	75	doublebond	18:1(4)(1OH,3OH) C11-H, 22:1(13) C15-H	0	0	0	0	0	40	64	58	16	0	0	0	0	0	99	45	11	0	0	0	0	0	0	27	0	11	0	0	0
695.59221689568	150	doublebond, doublebond_high	18:1(4)(1OH,3OH) C11, 22:1(13) C15	0	0	0	0	0	320	85	122	85	14	45	0	0	0	103	181	164	12	11	11	0	0	0	14	39	29	11	10	11
696.60004192775	7.5	doublebond	18:1(4)(1OH,3OH) C11+H, 22:1(13) C15+H	0	0	0	0	0	0	11	11	0	0	0	0	0	0	15	11	11	0	0	0	0	0	0	0	0	0	0	0	0
708.60004192775	30	doublebond	18:1(4)(1OH,3OH) C12-H, 22:1(13) C16-H	0	0	0	0	0	169	140	88	44	0	20	0	0	0	68	0	74	0	19	33	0	0	0	87	0	0	0	0	11
709.60786695982	60	doublebond	18:1(4)(1OH,3OH) C12, 22:1(13) C16	0	0	0	0	0	61	81	0	7	0	0	0	0	0	36	22	19	0	0	0	0	0	0	11	11	60	0	0	0
710.61569199189	7.5	doublebond	18:1(4)(1OH,3OH) C12+H, 22:1(13) C16+H	0	0	0	0	0	0	11	10	0	0	38	0	0	0	0	0	11	0	0	0	0	0	0	0	0	0	0	0	0
722.61569199189	30	doublebond	18:1(4)(1OH,3OH) C13-H, 22:1(13) C17-H	0	0	0	0	0	46	11	31	7	0	0	0	0	0	30	20	44	0	0	8	0	0	0	31	0	11	0	0	0
723.62351702396	60	doublebond	18:1(4)(1OH,3OH) C13, 22:1(13) C17	0	0	0	0	0	57	108	51	0	0	0	0	0	0	37	27	12	0	0	0	0	0	0	7	0	25	0	0	0
724.63134205603	7.5	doublebond	18:1(4)(1OH,3OH) C13+H, 22:1(13) C17+H	0	0	0	0	0	0	0	0	0	0	0	0	0	0	0	0	0	0	0	0	0	0	0	0	0	0	0	0	0
736.63134205603	30	doublebond	18:1(4)(1OH,3OH) C14-H, 22:1(13) C18-H	0	0	0	0	0	30	72	27	0	0	0	0	0	0	47	20	0	10	0	0	0	0	0	9	0	27	0	0	0
737.6391670881	60	doublebond	18:1(4)(1OH,3OH) C14, 22:1(13) C18	0	0	0	0	0	59	46	53	19	0	0	0	0	0	26	57	52	13	0	30	0	0	0	0	11	53	0	0	0
738.64699212017	7.5	doublebond	18:1(4)(1OH,3OH) C14+H, 22:1(13) C18+H	0	0	0	0	0	0	0	0	0	0	0	0	0	0	11	11	0	0	0	0	0	0	0	0	0	0	0	0	0
750.64699212017	30	doublebond	18:1(4)(1OH,3OH) C15-H, 22:1(13) C19-H	0	0	0	0	0	111	16	23	0	0	11	0	0	0	20	28	30	11	19	0	0	0	0	0	8	0	0	0	0
751.65481715224	60	doublebond	18:1(4)(1OH,3OH) C15, 22:1(13) C19	0	0	0	0	0	139	115	44	0	17	43	0	0	0	72	69	0	0	12	11	0	0	0	17	27	11	0	0	0
752.66264218431	7.5	doublebond	18:1(4)(1OH,3OH) C15+H, 22:1(13) C19+H	0	0	0	0	0	11	10	11	11	0	0	0	0	0	0	16	0	0	0	0	0	0	0	0	0	0	0	0	0
764.66264218431	30	doublebond	18:1(4)(1OH,3OH) C16-H, 22:1(13) C20-H	0	0	0	0	0	45	40	52	0	24	0	0	0	0	0	22	153	11	7	0	0	0	0	16	0	23	0	0	11
765.67046721638	60	doublebond	18:1(4)(1OH,3OH) C16, 22:1(13) C20	0	0	0	0	0	75	44	58	19	0	11	0	0	0	51	60	39	11	0	0	0	0	0	193	11	13	0	0	0
766.67829224845	7.5	doublebond	18:1(4)(1OH,3OH) C16+H, 22:1(13) C20+H	0	0	0	0	0	38	11	22	0	0	13	0	0	0	41	0	0	0	0	0	0	0	0	0	0	0	0	0	0
778.67829224845	30	doublebond	18:1(4)(1OH,3OH) C17-H, 22:1(13) C21-H	0	0	0	0	0	17	53	31	0	0	10	0	0	0	0	53	22	0	0	0	0	0	0	0	0	0	0	0	0
779.68611728052	60	doublebond	18:1(4)(1OH,3OH) C17, 22:1(13) C21	0	0	0	0	0	61	0	0	0	0	0	0	0	0	24	14	0	0	0	0	0	0	0	0	0	0	0	0	0
780.69394231259	7.5	doublebond	18:1(4)(1OH,3OH) C17+H, 22:1(13) C21+H	0	0	0	0	0	0	0	0	0	0	0	0	0	0	0	0	0	0	0	0	0	0	0	0	0	0	0	0	0
794.70959237673	999	precursor	Precursor	0	0	0	0	0	14727	9192	8015	3955	2714	2770	0	0	0	7404	9032	7137	1702	1945	1961	0	0	0	5075	5808	3909	1313	623	1216
