## Supplementary material for "MS-DIAL 5 multimodal mass spectrometry data mining unveils lipidome complexities": Source data: AlignmentID001572.txt

m/z	Reference intensity	Spectrum	Comment	20230404_Blank_11_POS_EAD14	20230404_C12_10_POS_EAD14	20230404_C13_9_POS_EAD14_1	20230404_C13_9_POS_EAD14_2	20230404_C13_9_POS_EAD14_3	20230404_C13x1_1_POS_EAD14_1	20230404_C13x1_1_POS_EAD14_2	20230404_C13x1_1_POS_EAD14_3	20230404_C13x10_4_POS_EAD14_1	20230404_C13x10_4_POS_EAD14_2	20230404_C13x10_4_POS_EAD14_3	20230404_C13x100_7_POS_EAD14_1	20230404_C13x100_7_POS_EAD14_2	20230404_C13x100_7_POS_EAD14_3	20230404_C13x2_2_POS_EAD14_1	20230404_C13x2_2_POS_EAD14_2	20230404_C13x2_2_POS_EAD14_3	20230404_C13x20_5_POS_EAD14_1	20230404_C13x20_5_POS_EAD14_2	20230404_C13x20_5_POS_EAD14_3	20230404_C13x200_8_POS_EAD14_1	20230404_C13x200_8_POS_EAD14_2	20230404_C13x200_8_POS_EAD14_3	20230404_C13x5_3_POS_EAD14_1	20230404_C13x5_3_POS_EAD14_2	20230404_C13x5_3_POS_EAD14_3	20230404_C13x50_6_POS_EAD14_1	20230404_C13x50_6_POS_EAD14_2	20230404_C13x50_6_POS_EAD14_3
184.07332101419	300	metaboliteclass	Header	0	0	0	0	0	15665	11354	10170	5195	5533	5451	2047	2424	2143	9099	7758	16179	3679	2217	3233	1178	766	1547	5901	5056	5462	2284	2085	3573
229.10271593568	100	metaboliteclass	Gly-O	0	0	0	0	0	11039	6781	4617	2945	2315	2016	318	255	164	5053	4674	4542	1221	1223	889	100	44	217	3366	2482	2335	474	478	358
229.13600487212	150	metaboliteclass	Gly-C	0	0	0	0	0	0	0	0	0	0	0	173	0	134	0	0	0	0	0	314	0	8	39	0	0	0	242	340	207
401.81605773349	150	metaboliteclass	[Precursor]2+	0	0	0	0	0	1373	1024	1277	440	342	249	71	29	54	852	1230	711	209	95	125	0	8	11	606	881	466	58	64	62
497.37623513748	50	acylchain	-20:3(8,11,14)-O	0	0	0	0	0	238	451	272	97	90	77	11	22	0	251	373	227	34	27	26	0	5	0	143	118	201	15	0	48
515.38679982118	50	acylchain	-20:3(8,11,14)	0	0	0	0	0	1317	971	786	251	265	233	13	48	12	744	697	730	120	123	60	11	5	0	311	247	349	53	43	127
518.35585661355	50	snposition	-CD2(Sn1)	0	0	0	0	0	511	630	630	322	200	118	0	0	0	389	394	220	36	35	133	11	0	17	420	181	160	34	88	92
533.37623513748	50	acylchain	-17:0-O	0	0	0	0	0	190	290	77	141	65	43	0	0	0	175	177	198	100	94	86	0	0	0	184	66	209	11	49	14
541.3660643766	5	doublebond	20:3(8,11,14) C1-H_p3	0	0	0	0	0	102	120	18	0	11	0	0	0	0	93	75	25	0	0	0	0	0	0	0	0	11	0	0	0
542.37388940867	10	doublebond	20:3(8,11,14) C1_p3	0	0	0	0	0	11	41	8	11	43	0	0	0	0	25	43	0	0	0	0	0	0	0	0	7	11	0	0	0
543.38171444074	0.5	doublebond	20:3(8,11,14) C1+H_p3	0	0	0	0	0	12	24	15	40	44	0	0	0	0	57	46	50	0	0	0	0	0	0	19	11	11	0	0	0
551.38679982118	50	acylchain	-17:0	0	0	0	0	0	312	379	302	54	77	92	9	0	0	314	283	212	90	138	30	11	0	0	171	91	155	11	16	30
555.38171444074	5	doublebond	20:3(8,11,14) C2-H_p3	0	0	0	0	0	57	0	35	9	15	11	0	0	0	20	52	108	0	0	0	0	0	0	0	8	20	0	0	0
556.38953947281	15	doublebond	20:3(8,11,14) C2_p3	0	0	0	0	0	525	318	179	105	209	100	0	10	0	104	193	156	41	0	11	0	0	0	47	97	84	11	11	42
557.39736450488	20	doublebond	20:3(8,11,14) C2+H_p3	0	0	0	0	0	138	107	42	20	0	26	0	0	0	64	113	75	11	20	18	0	0	0	54	44	37	0	50	0
569.39736450488	20	doublebond	20:3(8,11,14) C3-H_p3	0	0	0	0	0	461	583	446	83	99	65	11	10	10	348	333	255	19	44	44	0	5	0	104	118	213	19	26	44
570.40518953695	7.5	doublebond	20:3(8,11,14) C3_p3	0	0	0	0	0	64	47	94	0	11	0	0	0	0	69	66	51	0	0	0	0	0	0	43	11	115	0	0	0
571.41301456902	5	doublebond	20:3(8,11,14) C3+H_p3	0	0	0	0	0	0	10	10	0	0	0	0	0	0	11	0	0	0	0	0	0	0	0	0	0	0	0	0	0
577.3660643766	5	doublebond	17:0 C1-H	0	0	0	0	0	38	72	21	0	11	11	0	0	0	45	30	17	0	0	0	0	0	0	18	19	11	0	0	0
578.37388940867	10	doublebond	17:0 C1	0	0	0	0	0	145	84	31	14	27	15	0	0	0	47	85	60	6	160	0	0	0	0	39	43	54	0	0	0
579.38171444074	0.5	doublebond	17:0 C1+H	0	0	0	0	0	67	47	16	0	7	0	0	0	0	16	11	44	0	0	0	0	0	0	11	10	0	0	0	0
583.41301456902	5	doublebond	20:3(8,11,14) C4-H_p3	0	0	0	0	0	222	161	32	11	11	0	0	0	0	59	0	60	10	0	0	0	0	0	18	21	0	0	0	0
584.42083960109	10	doublebond	20:3(8,11,14) C4_p3	0	0	0	0	0	43	91	42	20	11	18	0	0	0	73	79	87	34	0	0	0	0	0	63	42	61	0	0	0
585.42866463316	0.5	doublebond	20:3(8,11,14) C4+H_p3	0	0	0	0	0	0	0	15	0	0	0	0	0	0	11	35	0	0	0	0	0	0	0	0	0	0	0	0	0
591.38171444074	5	doublebond	17:0 C2-H	0	0	0	0	0	70	302	63	13	0	27	0	0	0	77	52	46	0	18	0	0	0	0	32	98	40	0	0	0
592.38953947281	15	doublebond	17:0 C2	0	0	0	0	0	373	280	191	60	59	54	0	0	0	380	183	343	29	53	84	0	0	0	218	166	77	17	14	0
593.39736450488	20	doublebond	17:0 C2+H	0	0	0	0	0	95	101	86	0	25	0	0	0	0	124	58	42	0	43	0	0	0	0	31	11	51	0	0	0
597.42866463316	5	doublebond	20:3(8,11,14) C5-H_p3	0	0	0	0	0	78	114	21	11	11	19	0	0	0	50	273	32	0	19	0	0	0	0	94	5	50	0	0	0
598.43648966523	10	doublebond	20:3(8,11,14) C5_p3	0	0	0	0	0	103	84	80	14	0	47	11	0	0	40	142	72	0	0	12	0	0	0	55	45	18	0	0	0
599.4443146973	0.5	doublebond	20:3(8,11,14) C5+H_p3	0	0	0	0	0	0	11	6	0	0	0	0	0	0	0	0	0	0	0	0	0	0	0	0	0	0	0	0	0
605.39736450488	20	doublebond	17:0 C3-H	0	0	0	0	0	141	119	91	24	22	36	0	0	0	65	111	55	144	18	0	0	6	0	97	25	50	11	21	11
606.40518953695	7.5	doublebond	17:0 C3	0	0	0	0	0	42	68	55	24	11	37	0	0	0	37	50	55	0	0	0	0	0	0	12	11	39	42	11	0
607.41301456902	5	doublebond	17:0 C3+H	0	0	0	0	0	11	50	19	0	0	0	0	0	0	18	0	22	0	0	0	0	0	0	0	0	0	0	0	0
611.4443146973	40	doublebond, doublebond_high	20:3(8,11,14) C6-H_p3	0	0	0	0	0	565	346	234	72	106	99	26	0	9	166	129	156	25	154	39	0	0	0	145	110	71	12	11	13
612.45213972937	20	doublebond	20:3(8,11,14) C6_p3	0	0	0	0	0	207	111	104	25	11	43	0	0	131	223	122	30	12	7	29	0	0	0	44	75	36	11	0	0
613.45996476144	0.5	doublebond	20:3(8,11,14) C6+H_p3	0	0	0	0	0	30	0	6	0	0	0	0	0	0	0	11	11	0	0	0	0	0	0	11	0	0	0	0	0
618.55042084082	25	metaboliteclass	Precursor-Header	0	0	0	0	0	710	594	329	114	138	190	6	11	33	385	602	411	31	97	87	0	6	0	226	125	371	69	55	11
619.41301456902	5	doublebond	17:0 C4-H	0	0	0	0	0	83	15	6	11	36	11	0	0	11	0	0	0	0	0	0	0	0	0	22	11	32	0	0	10
620.42083960109	10	doublebond	17:0 C4	0	0	0	0	0	0	54	46	19	98	11	0	0	0	11	75	36	11	0	11	0	0	0	36	8	66	14	10	0
621.42866463316	0.5	doublebond	17:0 C4+H	0	0	0	0	0	36	27	40	0	0	0	0	0	0	19	11	0	0	11	0	0	0	0	11	0	11	0	0	0
625.45996476144	5	doublebond	20:3(8,11,14) C7-H_p3	0	0	0	0	0	178	354	127	15	20	14	0	0	0	94	154	62	11	0	0	0	0	0	54	39	94	0	0	0
626.46778979351	10	doublebond	20:3(8,11,14) C7_p3	0	0	0	0	0	123	183	81	48	22	18	0	7	0	123	71	52	12	11	0	0	0	0	35	58	47	8	25	0
627.47561482558	0.5	doublebond	20:3(8,11,14) C7+H_p3	0	0	0	0	0	11	11	19	11	0	11	0	0	0	0	11	0	0	0	0	0	0	0	21	0	0	0	0	0
633.42866463316	5	doublebond	17:0 C5-H	0	0	0	0	0	56	124	82	16	48	54	0	0	0	43	79	246	48	0	0	0	0	0	35	32	37	23	0	0
634.43648966523	10	doublebond	17:0 C5	0	0	0	0	0	145	348	75	27	11	151	0	0	0	90	109	106	0	76	0	0	0	0	32	63	77	11	0	14
635.4443146973	0.5	doublebond	17:0 C5+H	0	0	0	0	0	32	64	9	0	11	0	0	0	0	0	28	26	0	0	0	0	0	0	11	13	11	0	0	0
638.46778979351	2.5	doublebond	20:3(8,11,14) C8-H_p3	0	0	0	0	0	22	73	19	0	0	0	0	0	0	13	11	28	0	0	0	0	0	0	11	11	22	0	0	0
639.47561482558	5	doublebond, doublebond_low	20:3(8,11,14) C8_p3	0	0	0	0	0	148	221	85	0	11	15	0	11	0	68	58	128	0	16	13	0	0	0	102	60	42	0	0	37
640.48343985765	0.5	doublebond	20:3(8,11,14) C8+H_p3	0	0	0	0	0	47	14	20	0	0	0	0	0	0	55	0	0	0	0	0	0	0	0	0	0	0	0	0	0
647.4443146973	5	doublebond	17:0 C6-H	0	0	0	0	0	110	127	76	27	62	12	0	0	0	104	75	122	0	0	0	0	0	0	31	33	35	0	0	0
648.45213972937	10	doublebond	17:0 C6	0	0	0	0	0	169	154	102	14	58	23	0	0	0	128	143	171	6	47	11	0	0	0	79	125	53	0	11	19
649.45996476144	0.5	doublebond	17:0 C6+H	0	0	0	0	0	80	96	63	11	0	11	0	0	0	32	58	56	0	0	0	0	0	0	0	11	13	0	0	0
651.47561482558	40	doublebond, doublebond_high	20:3(8,11,14) C9-H_p3	0	0	0	0	0	160	300	173	36	171	71	0	0	0	122	191	187	21	18	17	0	0	0	40	24	71	23	11	15
652.48343985765	20	doublebond	20:3(8,11,14) C9_p3	0	0	0	0	0	540	630	207	84	35	34	11	0	0	261	200	223	47	69	26	0	0	31	93	94	70	30	16	39
653.49126488972	40	doublebond, doublebond_high	20:3(8,11,14) C9+H_p3	0	0	0	0	0	968	952	747	145	156	164	11	15	0	746	668	416	35	98	105	11	6	0	141	213	223	61	11	21
661.45996476144	5	doublebond	17:0 C7-H	0	0	0	0	0	63	110	46	33	15	15	0	0	0	74	46	27	11	11	43	0	0	0	24	36	37	0	8	0
662.46778979351	10	doublebond	17:0 C7	0	0	0	0	0	126	170	98	70	45	41	0	0	45	158	130	52	0	7	37	0	0	0	57	87	47	11	0	0
663.47561482558	0.5	doublebond	17:0 C7+H	0	0	0	0	0	90	107	21	28	0	25	0	0	0	25	39	34	0	0	0	0	0	0	0	0	0	0	9	0
665.49126488972	20	doublebond	20:3(8,11,14) C10-H_p3	0	0	0	0	0	304	213	94	25	95	69	0	11	0	76	212	127	11	11	0	0	0	0	61	67	137	11	11	12
666.49908992179	40	doublebond, doublebond_high	20:3(8,11,14) C10_p3	0	0	0	0	0	530	398	233	123	135	63	11	0	14	297	261	163	44	53	65	0	0	0	169	237	226	21	39	13
667.50691495386	0.5	doublebond	20:3(8,11,14) C10+H_p3	0	0	0	0	0	45	44	76	13	11	11	0	0	0	25	50	67	0	11	11	0	0	0	38	34	7	0	0	8
675.47561482558	5	doublebond	17:0 C8-H	0	0	0	0	0	160	61	102	19	16	11	0	0	0	166	78	72	44	0	22	0	0	0	110	32	64	42	11	0
676.48343985765	10	doublebond	17:0 C8	0	0	0	0	0	147	108	190	43	81	20	0	9	0	114	96	58	0	0	11	0	0	0	80	11	60	65	121	0
677.49126488972	0.5	doublebond	17:0 C8+H	0	0	0	0	0	164	142	95	13	0	11	0	0	0	42	18	40	11	11	34	0	0	0	44	11	222	0	13	0
678.49908992179	2.5	doublebond	20:3(8,11,14) C11-H_p3	0	0	0	0	0	27	63	22	0	11	57	0	0	0	112	50	11	0	0	0	0	0	0	32	39	49	0	0	0
679.50691495386	5	doublebond, doublebond_low	20:3(8,11,14) C11_p3	0	0	0	0	0	126	175	91	21	38	53	0	0	0	150	92	179	35	11	11	0	0	0	57	70	56	0	59	0
680.51473998593	0.5	doublebond	20:3(8,11,14) C11+H_p3	0	0	0	0	0	114	51	16	0	0	0	0	0	0	40	20	65	0	0	0	0	0	0	42	10	0	0	0	0
689.49126488972	5	doublebond	17:0 C9-H	0	0	0	0	0	128	192	100	251	11	41	0	0	11	113	93	92	14	50	14	0	0	0	38	31	45	10	0	91
690.49908992179	10	doublebond	17:0 C9	0	0	0	0	0	140	186	82	63	223	44	0	0	0	201	120	89	20	19	11	0	0	0	80	40	54	0	0	10
691.50691495386	40.5	doublebond, doublebond_high	17:0 C9+H, 20:3(8,11,14) C12-H_p3	0	0	0	0	0	221	157	174	79	30	65	10	0	11	135	165	136	0	115	12	0	6	0	102	79	66	11	0	16
692.51473998593	20	doublebond	20:3(8,11,14) C12_p3	0	0	0	0	0	146	378	233	49	57	89	0	0	0	193	145	108	45	31	46	0	10	0	137	185	71	0	19	12
693.522565018	0.5	doublebond	20:3(8,11,14) C12+H_p3	0	0	0	0	0	16	74	17	48	0	12	0	0	0	22	41	60	0	0	0	0	0	0	40	11	26	11	0	0
703.50691495386	5	doublebond	17:0 C10-H	0	0	0	0	0	134	119	44	36	14	53	0	0	0	88	115	72	46	14	29	0	0	0	26	58	11	0	11	0
704.51473998593	10	doublebond	17:0 C10	0	0	0	0	0	440	304	140	16	46	88	0	0	0	226	124	125	9	11	12	0	0	0	68	94	111	15	14	0
705.522565018	20.5	doublebond	17:0 C10+H, 20:3(8,11,14) C13-H_p3	0	0	0	0	0	250	211	189	78	74	49	0	0	0	224	180	162	17	11	68	0	0	0	68	69	78	11	26	14
706.53039005007	40	doublebond, doublebond_high	20:3(8,11,14) C13_p3	0	0	0	0	0	268	268	124	54	60	101	0	0	0	264	104	104	15	53	35	0	0	0	81	66	97	0	11	11
707.53821508214	0.5	doublebond	20:3(8,11,14) C13+H_p3	0	0	0	0	0	42	28	11	0	0	0	0	0	0	68	0	18	0	0	0	0	0	0	0	29	34	0	0	0
717.522565018	5	doublebond	17:0 C11-H	0	0	0	0	0	232	276	128	25	11	75	0	0	0	88	108	121	11	14	7	0	0	0	107	115	46	0	17	0
718.53039005007	12.5	doublebond	17:0 C11, 20:3(8,11,14) C14-H_p3	0	0	0	0	0	274	395	104	33	27	46	0	0	0	123	212	118	0	11	11	0	0	0	63	112	30	11	0	0
719.53821508214	5.5	doublebond, doublebond_low	17:0 C11+H, 20:3(8,11,14) C14_p3	0	0	0	0	0	23	15	13	0	40	0	0	0	0	0	0	48	0	0	0	0	0	0	11	11	11	0	0	0
720.54604011421	0.5	doublebond	20:3(8,11,14) C14+H_p3	0	0	0	0	0	18	11	6	0	0	0	0	0	0	11	11	0	0	0	0	0	0	0	0	32	10	0	0	0
731.53821508214	10	doublebond	17:0 C12-H, 20:3(8,11,14) C15-H_p3	0	0	0	0	0	252	207	121	50	75	100	0	0	0	202	182	36	54	15	25	0	0	0	46	24	52	11	66	19
732.54604011421	20	doublebond	17:0 C12, 20:3(8,11,14) C15_p3	0	0	0	0	0	206	195	148	79	26	57	0	0	0	182	154	77	11	115	29	11	0	0	67	83	119	30	11	12
733.55386514628	1	doublebond	17:0 C12+H, 20:3(8,11,14) C15+H_p3	0	0	0	0	0	43	26	8	0	11	0	0	0	0	13	11	20	16	0	0	0	0	0	33	11	7	0	0	0
745.55386514628	25	doublebond	17:0 C13-H, 20:3(8,11,14) C16-H_p3	0	0	0	0	0	353	270	202	57	36	66	0	11	0	202	267	294	29	20	59	0	0	0	61	169	118	12	18	8
746.56169017835	50	doublebond, doublebond_high	17:0 C13, 20:3(8,11,14) C16_p3	0	0	0	0	0	283	253	266	68	42	58	11	0	11	214	373	413	35	33	0	11	0	0	88	100	63	20	66	22
747.56951521042	1	doublebond	17:0 C13+H, 20:3(8,11,14) C16+H_p3	0	0	0	0	0	117	56	13	0	8	0	0	0	0	36	11	0	0	0	0	0	0	0	11	0	64	0	0	0
759.56951521042	10	doublebond	17:0 C14-H, 20:3(8,11,14) C17-H_p3	0	0	0	0	0	140	135	148	68	50	83	11	0	0	145	89	65	11	13	0	0	0	0	73	94	43	0	11	11
760.57734024249	20	doublebond	17:0 C14, 20:3(8,11,14) C17_p3	0	0	0	0	0	159	146	115	46	26	58	0	0	0	89	171	80	20	27	17	0	0	0	119	131	103	11	11	34
761.58516527456	1	doublebond	17:0 C14+H, 20:3(8,11,14) C17+H_p3	0	0	0	0	0	11	11	16	0	0	0	0	0	0	35	0	30	0	0	0	0	0	0	0	0	0	0	0	0
773.58516527456	10	doublebond	17:0 C15-H, 20:3(8,11,14) C18-H_p3	0	0	0	0	0	256	154	190	57	31	94	0	0	0	172	144	74	22	22	26	0	6	0	91	55	67	0	11	30
774.59299030663	20	doublebond	17:0 C15, 20:3(8,11,14) C18_p3	0	0	0	0	0	202	346	170	39	170	31	0	27	0	156	108	143	37	22	15	0	0	0	67	90	44	11	27	29
775.6008153387	1	doublebond	17:0 C15+H, 20:3(8,11,14) C18+H_p3	0	0	0	0	0	0	68	76	11	49	12	0	0	0	0	0	0	11	11	11	0	0	0	0	0	33	0	0	30
787.6008153387	10	doublebond	17:0 C16-H, 20:3(8,11,14) C19-H_p3	0	0	0	0	0	432	572	877	60	147	88	0	0	0	327	221	312	67	36	64	0	0	0	169	60	101	11	14	11
788.60864037077	20	doublebond	17:0 C16, 20:3(8,11,14) C19_p3	0	0	0	0	0	153	283	173	36	24	54	0	8	0	85	125	131	73	17	21	0	0	0	53	81	151	28	32	0
789.61646540284	1	doublebond	17:0 C16+H, 20:3(8,11,14) C19+H_p3	0	0	0	0	0	0	0	6	0	0	0	0	0	0	11	0	0	0	0	0	0	0	0	11	11	0	0	0	0
803.63211546698	999	precursor	Precursor	0	0	0	0	0	16153	16707	17402	7537	6081	6584	1197	1227	1189	10119	9709	11053	4783	3726	4887	810	367	843	16643	7612	7342	2859	3636	2055
