## Supplementary material for "MS-DIAL 5 multimodal mass spectrometry data mining unveils lipidome complexities": Source data: AlignmentID001579.txt

m/z	Reference intensity	Spectrum	Comment	20230404_Blank_11_POS_EAD14	20230404_C12_10_POS_EAD14	20230404_C13_9_POS_EAD14_1	20230404_C13_9_POS_EAD14_2	20230404_C13_9_POS_EAD14_3	20230404_C13x1_1_POS_EAD14_1	20230404_C13x1_1_POS_EAD14_2	20230404_C13x1_1_POS_EAD14_3	20230404_C13x10_4_POS_EAD14_1	20230404_C13x10_4_POS_EAD14_2	20230404_C13x10_4_POS_EAD14_3	20230404_C13x100_7_POS_EAD14_1	20230404_C13x100_7_POS_EAD14_2	20230404_C13x100_7_POS_EAD14_3	20230404_C13x2_2_POS_EAD14_1	20230404_C13x2_2_POS_EAD14_2	20230404_C13x2_2_POS_EAD14_3	20230404_C13x20_5_POS_EAD14_1	20230404_C13x20_5_POS_EAD14_2	20230404_C13x20_5_POS_EAD14_3	20230404_C13x200_8_POS_EAD14_1	20230404_C13x200_8_POS_EAD14_2	20230404_C13x200_8_POS_EAD14_3	20230404_C13x5_3_POS_EAD14_1	20230404_C13x5_3_POS_EAD14_2	20230404_C13x5_3_POS_EAD14_3	20230404_C13x50_6_POS_EAD14_1	20230404_C13x50_6_POS_EAD14_2	20230404_C13x50_6_POS_EAD14_3
186.01620006089	100	metaboliteclass	Header	0	0	0	0	0	509	575	398	218	205	266	0	0	0	738	266	395	43	81	63	0	0	0	345	314	160	0	0	0
231.04559498238	100	metaboliteclass	Gly-O	0	0	0	0	0	634	444	527	21	188	106	0	0	0	253	334	579	0	168	10	0	0	0	126	396	97	0	0	0
231.07888391882	150	metaboliteclass	Gly-C	0	0	0	0	0	0	0	287	104	0	21	0	0	0	0	0	124	76	48	23	0	0	0	73	0	168	0	0	0
253.25259211268	100	acylchain	17:0 acyl	0	0	0	0	0	115	276	149	14	7	21	0	0	0	62	32	37	4	0	0	0	0	0	44	25	10	0	0	0
289.25259211268	100	acylchain	20:3(8,11,14) acyl	0	0	0	0	0	109	97	53	15	15	12	0	0	0	49	81	60	0	0	0	0	0	0	8	25	22	0	0	0
299.28981205153	100	snposition	-Header -CD2(Sn1)	0	0	0	0	0	0	0	0	0	0	0	0	0	0	0	0	0	0	0	0	0	0	0	0	0	0	0	0	0
315.31801560753	50	acylchain	-Header -20:3(8,11,14)-O	0	0	0	0	0	88	87	187	33	46	47	0	0	0	77	67	159	11	11	11	0	0	0	78	24	59	0	0	0
332.32075525916	150	acylchain	-Header -20:3(8,11,14)	0	0	0	0	0	209	403	475	293	218	188	0	0	0	249	378	289	25	36	43	0	0	0	175	150	155	0	0	0
351.31801560753	50	acylchain	-Header -17:0-O	0	0	0	0	0	11	18	50	11	0	11	0	0	0	20	18	67	0	0	0	0	0	0	15	66	11	0	0	0
358.30001981458	15	doublebond	20:3(8,11,14) C1-H_p3	0	0	0	0	0	0	0	0	0	0	0	0	0	0	0	11	0	0	0	0	0	0	0	0	0	0	0	0	0
359.30784484665	30	doublebond	20:3(8,11,14) C1_p3	0	0	0	0	0	0	11	0	0	0	0	0	0	0	11	0	31	0	0	0	0	0	0	0	0	22	0	0	0
360.31566987872	1.5	doublebond	20:3(8,11,14) C1+H_p3	0	0	0	0	0	11	43	76	0	0	6	0	0	0	0	0	0	0	0	11	0	0	0	11	0	0	0	0	0
368.32075525916	150	acylchain	-Header -17:0	0	0	0	0	0	279	137	441	41	19	55	0	0	0	206	72	109	34	40	42	0	0	0	60	70	66	0	0	0
372.31566987872	15	doublebond	20:3(8,11,14) C2-H_p3	0	0	0	0	0	0	23	0	0	11	0	0	0	0	42	0	11	0	0	0	0	0	0	0	0	0	0	0	0
373.32349491079	45	doublebond	20:3(8,11,14) C2_p3	0	0	0	0	0	11	34	16	9	0	11	0	0	0	19	17	11	0	0	11	0	0	0	0	0	68	0	0	0
374.33131994286	60	doublebond	20:3(8,11,14) C2+H_p3	0	0	0	0	0	27	11	20	0	11	0	0	0	0	11	0	11	11	0	33	0	0	0	11	17	43	0	0	0
386.33131994286	60	doublebond	20:3(8,11,14) C3-H_p3	0	0	0	0	0	110	94	101	57	11	33	0	0	0	62	86	63	12	37	6	0	0	0	35	25	106	0	0	0
387.33914497493	22.5	doublebond	20:3(8,11,14) C3_p3	0	0	0	0	0	45	12	36	11	0	0	0	0	0	16	0	0	0	0	0	0	0	0	0	0	0	0	0	0
388.346970007	15	doublebond	20:3(8,11,14) C3+H_p3	0	0	0	0	0	11	0	0	36	13	0	0	0	0	0	0	39	0	0	0	0	0	0	0	39	0	0	0	0
394.30001981458	15	doublebond	17:0 C1-H	0	0	0	0	0	11	11	11	0	0	11	0	0	0	0	0	0	0	0	0	0	0	0	0	0	5	0	0	0
395.30784484665	30	doublebond	17:0 C1	0	0	0	0	0	18	13	0	0	0	0	0	0	0	11	0	0	0	0	0	0	0	0	0	0	0	0	0	0
396.31566987872	1.5	doublebond	17:0 C1+H	0	0	0	0	0	11	11	0	0	0	0	0	0	0	0	0	0	0	0	0	0	0	0	0	0	0	0	0	0
400.346970007	15	doublebond	20:3(8,11,14) C4-H_p3	0	0	0	0	0	18	12	8	19	10	0	0	0	0	11	16	24	0	16	11	0	0	0	0	0	11	0	0	0
401.35479503907	30	doublebond	20:3(8,11,14) C4_p3	0	0	0	0	0	0	11	0	11	0	0	0	0	0	0	11	0	0	0	0	0	0	0	0	0	0	0	0	0
402.36262007114	1.5	doublebond	20:3(8,11,14) C4+H_p3	0	0	0	0	0	0	0	0	0	0	0	0	0	0	0	0	0	0	0	0	0	0	0	0	0	0	0	0	0
408.31566987872	15	doublebond	17:0 C2-H	0	0	0	0	0	11	12	24	0	0	0	0	0	0	0	0	0	0	0	0	0	0	0	11	0	0	0	0	0
409.32349491079	45	doublebond	17:0 C2	0	0	0	0	0	32	19	29	11	31	14	0	0	0	25	0	20	11	0	0	0	0	0	0	11	0	0	0	0
410.33131994286	60	doublebond	17:0 C2+H	0	0	0	0	0	11	17	22	0	0	11	0	0	0	11	13	64	0	0	0	0	0	0	0	10	0	0	0	0
414.36262007114	15	doublebond	20:3(8,11,14) C5-H_p3	0	0	0	0	0	0	10	0	0	7	0	0	0	0	0	11	0	0	0	0	0	0	0	11	19	0	0	0	0
415.37044510321	30	doublebond	20:3(8,11,14) C5_p3	0	0	0	0	0	0	0	0	10	0	0	0	0	0	0	0	0	0	0	0	0	0	0	0	0	0	0	0	0
416.37827013528	1.5	doublebond	20:3(8,11,14) C5+H_p3	0	0	0	0	0	0	0	0	0	0	0	0	0	0	0	0	0	0	11	0	0	0	0	0	0	0	0	0	0
422.33131994286	60	doublebond	17:0 C3-H	0	0	0	0	0	0	11	15	11	0	0	0	0	0	0	0	0	0	0	0	0	0	0	11	0	11	0	0	0
423.33914497493	22.5	doublebond	17:0 C3	0	0	0	0	0	0	0	0	0	0	0	0	0	0	0	0	0	0	0	0	0	0	0	0	111	0	0	0	0
424.346970007	15	doublebond	17:0 C3+H	0	0	0	0	0	11	0	34	0	0	0	0	0	0	0	0	10	0	0	0	0	0	0	0	0	0	0	0	0
428.37827013528	120	doublebond, doublebond_high	20:3(8,11,14) C6-H_p3	0	0	0	0	0	17	42	68	0	0	12	0	0	0	24	11	12	0	0	0	0	0	0	0	52	0	0	0	0
429.38609516735	60	doublebond	20:3(8,11,14) C6_p3	0	0	0	0	0	21	0	11	0	0	0	0	0	0	0	0	16	0	0	0	0	0	0	13	8	10	0	0	0
430.39392019942	1.5	doublebond	20:3(8,11,14) C6+H_p3	0	0	0	0	0	0	14	11	0	0	0	0	0	0	0	0	0	0	0	0	0	0	0	0	0	0	0	0	0
436.346970007	15	doublebond	17:0 C4-H	0	0	0	0	0	0	11	11	11	0	0	0	0	0	11	0	0	0	0	0	0	0	0	11	0	0	0	0	0
437.35479503907	30	doublebond	17:0 C4	0	0	0	0	0	0	0	0	0	0	0	0	0	0	0	14	12	0	0	0	0	0	0	0	0	0	0	0	0
438.36262007114	1.5	doublebond	17:0 C4+H	0	0	0	0	0	21	0	49	0	0	0	0	0	0	11	32	9	0	0	0	0	0	0	0	0	0	0	0	0
442.39392019942	15	doublebond	20:3(8,11,14) C7-H_p3	0	0	0	0	0	11	24	11	11	10	11	0	0	0	11	24	51	0	0	0	0	0	0	0	23	0	0	0	0
443.40174523149	30	doublebond	20:3(8,11,14) C7_p3	0	0	0	0	0	0	22	11	11	0	11	0	0	0	11	11	40	0	0	0	0	0	0	21	0	10	0	0	0
444.40957026356	1.5	doublebond	20:3(8,11,14) C7+H_p3	0	0	0	0	0	0	0	0	0	0	0	0	0	0	11	0	0	0	0	0	0	0	0	0	0	0	0	0	0
450.36262007114	15	doublebond	17:0 C5-H	0	0	0	0	0	0	0	0	0	0	0	0	0	0	10	0	0	0	0	0	0	0	0	0	0	0	0	0	0
451.37044510321	30	doublebond	17:0 C5	0	0	0	0	0	0	0	0	0	0	0	0	0	0	0	0	11	0	0	0	0	0	0	0	0	0	0	0	0
452.37827013528	1.5	doublebond	17:0 C5+H	0	0	0	0	0	0	15	0	0	30	0	0	0	0	0	11	0	0	0	0	0	0	0	0	0	0	0	0	0
455.40174523149	7.5	doublebond	20:3(8,11,14) C8-H_p3	0	0	0	0	0	0	0	0	0	0	0	0	0	0	0	0	0	0	0	0	0	0	0	0	0	0	0	0	0
456.40957026356	15	doublebond, doublebond_low	20:3(8,11,14) C8_p3	0	0	0	0	0	57	0	11	0	0	0	0	0	0	14	0	11	0	0	0	0	0	0	0	0	0	0	0	0
457.41739529563	1.5	doublebond	20:3(8,11,14) C8+H_p3	0	0	0	0	0	0	26	12	0	0	0	0	0	0	0	0	0	0	0	0	0	0	0	0	0	39	0	0	0
464.37827013528	15	doublebond	17:0 C6-H	0	0	0	0	0	0	0	11	11	0	0	0	0	0	14	28	0	0	0	0	0	0	0	0	11	12	0	0	0
465.38609516735	30	doublebond	17:0 C6	0	0	0	0	0	0	4	0	0	0	0	0	0	0	0	0	0	10	0	0	0	0	0	0	0	0	0	0	0
466.39392019942	1.5	doublebond	17:0 C6+H	0	0	0	0	0	0	0	11	0	0	0	0	0	0	0	11	32	0	0	0	0	0	0	0	23	0	0	0	0
468.40957026356	120	doublebond, doublebond_high	20:3(8,11,14) C9-H_p3	0	0	0	0	0	17	5	12	0	0	0	0	0	0	0	9	10	0	0	0	0	0	0	11	11	10	0	0	0
469.41739529563	60	doublebond	20:3(8,11,14) C9_p3	0	0	0	0	0	0	10	19	0	15	11	0	0	0	11	94	50	0	0	0	0	0	0	7	0	0	0	0	0
470.4252203277	120	doublebond, doublebond_high	20:3(8,11,14) C9+H_p3	0	0	0	0	0	60	43	38	11	11	30	0	0	0	25	26	30	0	10	0	0	0	0	91	26	33	0	0	0
478.39392019942	15	doublebond	17:0 C7-H	0	0	0	0	0	6	29	0	6	0	18	0	0	0	0	0	12	0	0	0	0	0	0	11	35	0	0	0	0
479.40174523149	30	doublebond	17:0 C7	0	0	0	0	0	11	11	0	0	0	4	0	0	0	0	0	11	0	0	0	0	0	0	11	10	0	0	0	0
480.40957026356	1.5	doublebond	17:0 C7+H	0	0	0	0	0	17	0	36	0	0	0	0	0	0	0	23	0	0	0	0	0	0	0	0	10	0	0	0	0
482.4252203277	60	doublebond	20:3(8,11,14) C10-H_p3	0	0	0	0	0	23	28	45	12	0	0	0	0	0	34	77	48	0	11	0	0	0	0	10	50	48	0	0	0
483.43304535977	120	doublebond, doublebond_high	20:3(8,11,14) C10_p3	0	0	0	0	0	23	11	37	0	0	9	0	0	0	29	23	29	0	0	0	0	0	0	56	8	15	0	0	0
484.29873566025	100	snposition	-CD2(Sn1)	0	0	0	0	0	0	0	0	0	0	0	0	0	0	0	0	0	0	0	0	0	0	0	0	0	0	0	0	0
484.44087039184	1.5	doublebond	20:3(8,11,14) C10+H_p3	0	0	0	0	0	0	0	0	0	0	0	0	0	0	0	12	60	0	0	0	0	0	0	0	0	11	0	0	0
492.40957026356	15	doublebond	17:0 C8-H	0	0	0	0	0	0	11	11	0	0	0	0	0	0	7	26	0	0	0	0	0	0	0	0	0	0	0	0	0
493.41739529563	30	doublebond	17:0 C8	0	0	0	0	0	0	0	11	0	0	23	0	0	0	11	0	11	0	0	0	0	0	0	0	0	0	0	0	0
494.4252203277	1.5	doublebond	17:0 C8+H	0	0	0	0	0	11	0	119	0	0	0	0	0	0	11	11	11	0	0	7	0	0	0	10	0	0	0	0	0
495.43304535977	7.5	doublebond	20:3(8,11,14) C11-H_p3	0	0	0	0	0	0	19	0	10	0	0	0	0	0	0	0	0	0	0	0	0	0	0	0	0	0	0	0	0
496.44087039184	15	doublebond, doublebond_low	20:3(8,11,14) C11_p3	0	0	0	0	0	27	36	26	0	31	0	0	0	0	26	7	19	0	0	0	0	0	0	18	0	0	0	0	0
497.44869542391	1.5	doublebond	20:3(8,11,14) C11+H_p3	0	0	0	0	0	0	10	0	0	0	0	0	0	0	0	10	8	0	0	0	0	0	0	0	0	0	0	0	0
500.32693921625	50	acylchain	-20:3(8,11,14)-O	0	0	0	0	0	25	13	0	0	0	0	0	0	0	11	11	16	0	0	0	0	0	0	7	11	0	0	0	0
506.4252203277	15	doublebond	17:0 C9-H	0	0	0	0	0	0	63	33	0	0	0	0	0	0	0	14	0	0	0	0	0	0	0	0	0	0	0	0	0
507.43304535977	30	doublebond	17:0 C9	0	0	0	0	0	21	0	0	0	0	0	0	0	0	11	0	7	0	0	0	0	0	0	0	0	0	0	0	0
508.44087039184	121.5	doublebond, doublebond_high	20:3(8,11,14) C12-H_p3, 17:0 C9+H	0	0	0	0	0	13	54	21	0	0	5	0	0	0	40	11	11	0	0	0	0	0	0	22	11	12	0	0	0
509.44869542391	60	doublebond	20:3(8,11,14) C12_p3	0	0	0	0	0	0	27	8	10	18	0	0	0	0	12	0	24	11	0	0	0	0	0	11	0	0	0	0	0
510.45652045598	1.5	doublebond	20:3(8,11,14) C12+H_p3	0	0	0	0	0	11	11	0	0	0	0	0	0	0	11	11	11	0	0	0	0	0	0	0	0	11	0	0	0
517.32967886788	50	acylchain	-20:3(8,11,14)	0	0	0	0	0	119	52	215	14	36	17	0	0	0	57	41	49	11	15	15	0	0	0	42	27	28	0	0	0
520.44087039184	15	doublebond	17:0 C10-H	0	0	0	0	0	18	52	9	0	11	0	0	0	0	14	33	107	0	0	0	0	0	0	11	16	11	0	0	0
521.44869542391	30	doublebond	17:0 C10	0	0	0	0	0	24	4	16	0	0	10	0	0	0	17	0	0	11	0	0	0	0	0	11	0	11	0	0	0
522.45652045598	61.5	doublebond	20:3(8,11,14) C13-H_p3, 17:0 C10+H	0	0	0	0	0	21	35	18	11	67	0	0	0	0	7	27	50	0	10	0	0	0	0	19	11	19	0	0	0
523.46434548805	120	doublebond, doublebond_high	20:3(8,11,14) C13_p3	0	0	0	0	0	45	40	13	7	12	0	0	0	0	40	73	37	0	11	0	0	0	0	11	0	0	0	0	0
524.47217052012	1.5	doublebond	20:3(8,11,14) C13+H_p3	0	0	0	0	0	0	0	14	0	0	0	0	0	0	0	0	11	0	0	0	0	0	0	0	0	0	0	0	0
534.45652045598	15	doublebond	17:0 C11-H	0	0	0	0	0	41	9	44	0	0	0	0	0	0	21	9	0	0	0	0	0	0	0	0	0	0	0	0	0
535.46434548805	37.5	doublebond	20:3(8,11,14) C14-H_p3, 17:0 C11	0	0	0	0	0	0	0	12	0	0	0	0	0	0	10	0	11	0	0	0	0	0	0	0	0	0	0	0	0
536.32693921625	50	acylchain	-17:0-O	0	0	0	0	0	27	11	0	11	15	0	0	0	0	48	12	11	12	0	0	0	0	0	0	11	24	0	0	0
536.47217052012	16.5	doublebond, doublebond_low	20:3(8,11,14) C14_p3, 17:0 C11+H	0	0	0	0	0	0	0	10	0	0	0	0	0	0	0	0	0	0	0	0	0	0	0	0	0	0	0	0	0
537.47999555219	1.5	doublebond	20:3(8,11,14) C14+H_p3	0	0	0	0	0	0	0	28	0	0	0	0	0	0	11	10	15	0	0	0	0	0	0	0	0	0	0	0	0
548.47217052012	30	doublebond	20:3(8,11,14) C15-H_p3, 17:0 C12-H	0	0	0	0	0	10	11	8	11	0	10	0	0	0	7	16	14	0	0	0	0	0	0	0	11	6	0	0	0
549.47999555219	60	doublebond	20:3(8,11,14) C15_p3, 17:0 C12	0	0	0	0	0	12	0	0	10	0	0	0	0	0	0	11	24	0	0	0	0	0	0	0	11	0	0	0	0
550.48782058426	3	doublebond	20:3(8,11,14) C15+H_p3, 17:0 C12+H	0	0	0	0	0	0	70	0	0	0	0	0	0	0	0	49	0	0	0	0	0	0	0	11	0	0	0	0	0
553.32967886788	50	acylchain	-17:0	0	0	0	0	0	30	11	14	0	11	0	0	0	0	22	23	20	0	18	0	0	0	0	0	40	0	0	0	0
562.48782058426	75	doublebond	20:3(8,11,14) C16-H_p3, 17:0 C13-H	0	0	0	0	0	11	58	11	0	0	0	0	0	0	14	112	0	0	0	0	0	0	0	12	21	6	0	0	0
563.49564561633	150	doublebond, doublebond_high	20:3(8,11,14) C16_p3, 17:0 C13	0	0	0	0	0	0	11	11	0	0	0	0	0	0	10	0	0	0	0	0	0	0	0	11	0	0	0	0	0
564.5034706484	3	doublebond	20:3(8,11,14) C16+H_p3, 17:0 C13+H	0	0	0	0	0	0	0	0	0	0	0	0	0	0	0	10	0	0	0	0	0	0	0	0	0	0	0	0	0
576.5034706484	30	doublebond	20:3(8,11,14) C17-H_p3, 17:0 C14-H	0	0	0	0	0	0	11	0	10	0	0	0	0	0	0	9	11	0	0	0	0	0	0	22	9	0	0	0	0
577.51129568047	60	doublebond	20:3(8,11,14) C17_p3, 17:0 C14	0	0	0	0	0	0	0	0	5	0	0	0	0	0	11	14	0	0	0	0	0	0	0	0	0	0	0	0	0
578.51912071254	3	doublebond	20:3(8,11,14) C17+H_p3, 17:0 C14+H	0	0	0	0	0	0	11	0	0	0	0	0	0	0	0	0	0	0	0	0	0	0	0	0	0	0	0	0	0
590.51912071254	30	doublebond	20:3(8,11,14) C18-H_p3, 17:0 C15-H	0	0	0	0	0	11	11	11	0	0	11	0	0	0	0	11	11	0	0	0	0	0	0	0	11	11	0	0	0
591.52694574461	60	doublebond	20:3(8,11,14) C18_p3, 17:0 C15	0	0	0	0	0	11	11	0	0	0	0	0	0	0	11	0	30	0	0	0	0	0	0	0	0	18	0	0	0
592.53477077668	3	doublebond	20:3(8,11,14) C18+H_p3, 17:0 C15+H	0	0	0	0	0	0	0	33	0	0	10	0	0	0	0	0	11	0	0	0	0	0	0	0	0	0	0	0	0
604.53477077668	30	doublebond	20:3(8,11,14) C19-H_p3, 17:0 C16-H	0	0	0	0	0	11	34	0	0	0	0	0	0	0	9	11	0	0	0	0	0	0	0	0	0	0	0	0	0
605.54259580875	60	doublebond	20:3(8,11,14) C19_p3, 17:0 C16	0	0	0	0	0	0	0	24	0	0	0	0	0	0	0	0	11	0	0	0	0	0	0	0	0	11	0	0	0
606.55042084082	3	doublebond	20:3(8,11,14) C19+H_p3, 17:0 C16+H	0	0	0	0	0	11	0	0	0	0	0	0	0	0	0	0	0	0	0	0	0	0	0	0	0	0	0	0	0
620.56607090496	500	metaboliteclass	Precursor -C3H8NO6P	0	0	0	0	0	1571	1849	1685	548	610	546	0	0	0	1023	1451	1420	186	377	214	0	0	0	1000	862	1004	0	0	0
760.57734024249	200	metaboliteclass	Precursor -CHO2	0	0	0	0	0	0	92	66	24	17	58	0	0	0	38	0	132	11	27	0	0	0	0	25	73	17	0	0	0
787.56442982998	100	metaboliteclass	Precursor -H2O	0	0	0	0	0	22	0	26	0	26	0	0	0	0	35	11	11	0	11	10	0	0	0	0	48	12	0	0	0
805.57499451368	999	precursor	Precursor	0	0	0	0	0	3094	4679	3962	1738	2341	1668	0	0	0	4211	4778	3206	532	624	622	0	0	0	1932	3354	2369	0	0	0
