## Supplementary material for "MS-DIAL 5 multimodal mass spectrometry data mining unveils lipidome complexities": Source data: AlignmentID001592.txt

m/z	Reference intensity	Spectrum	Comment	20230404_Blank_11_POS_EAD14	20230404_C12_10_POS_EAD14	20230404_C13_9_POS_EAD14_1	20230404_C13_9_POS_EAD14_2	20230404_C13_9_POS_EAD14_3	20230404_C13x1_1_POS_EAD14_1	20230404_C13x1_1_POS_EAD14_2	20230404_C13x1_1_POS_EAD14_3	20230404_C13x10_4_POS_EAD14_1	20230404_C13x10_4_POS_EAD14_2	20230404_C13x10_4_POS_EAD14_3	20230404_C13x100_7_POS_EAD14_1	20230404_C13x100_7_POS_EAD14_2	20230404_C13x100_7_POS_EAD14_3	20230404_C13x2_2_POS_EAD14_1	20230404_C13x2_2_POS_EAD14_2	20230404_C13x2_2_POS_EAD14_3	20230404_C13x20_5_POS_EAD14_1	20230404_C13x20_5_POS_EAD14_2	20230404_C13x20_5_POS_EAD14_3	20230404_C13x200_8_POS_EAD14_1	20230404_C13x200_8_POS_EAD14_2	20230404_C13x200_8_POS_EAD14_3	20230404_C13x5_3_POS_EAD14_1	20230404_C13x5_3_POS_EAD14_2	20230404_C13x5_3_POS_EAD14_3	20230404_C13x50_6_POS_EAD14_1	20230404_C13x50_6_POS_EAD14_2	20230404_C13x50_6_POS_EAD14_3
173.02095110287	100	metaboliteclass	Header	0	0	0	0	0	1149	1128	984	224	205	361	0	0	0	807	697	1143	65	125	160	0	0	0	347	431	308	164	153	40
218.05034602436	350	metaboliteclass	Gly-O	0	0	0	0	0	906	765	1120	282	57	112	0	0	0	609	233	272	19	125	108	0	0	0	271	182	414	50	10	11
218.0836349608	400	metaboliteclass	Gly-C	0	0	0	0	0	0	0	128	35	101	13	0	0	0	0	153	623	15	0	23	0	0	0	0	316	0	10	0	14
253.25259211268	100	acylchain	17:0 acyl	0	0	0	0	0	175	149	88	14	67	50	0	0	0	197	108	141	10	37	10	0	0	0	45	58	67	15	0	28
289.25259211268	100	acylchain	20:3(8,11,14) acyl	0	0	0	0	0	236	121	200	29	15	16	0	0	0	55	84	188	10	10	13	0	0	0	26	22	36	0	10	10
314.31019059017	100	acylchain	-Header -20:3(8,11,14)-H2O	0	0	0	0	0	74	56	46	37	11	11	0	0	0	22	169	137	0	11	0	0	0	0	44	21	13	0	0	0
332.32075527387	200	acylchain	-Header -20:3(8,11,14)	0	0	0	0	0	2206	589	1212	170	139	183	0	0	0	819	729	633	136	92	75	0	0	0	332	358	479	41	61	32
335.28981206624	100	snposition	-Header -CD2(Sn1)	0	0	0	0	0	11	11	26	4	0	0	0	0	0	11	0	18	10	0	0	0	0	0	46	0	27	0	0	0
350.31019059017	100	acylchain	-Header -17:0-H2O	0	0	0	0	0	170	144	163	10	88	83	0	0	0	183	129	112	25	7	37	0	0	0	65	57	37	11	11	32
358.30001982929	15	doublebond	20:3(8,11,14) C1-H_p3	0	0	0	0	0	35	0	0	8	0	0	0	0	0	0	0	21	11	0	0	0	0	0	19	0	0	0	0	10
359.30784486136	30	doublebond	20:3(8,11,14) C1_p3	0	0	0	0	0	0	11	0	0	0	11	0	0	0	0	0	0	0	0	0	0	0	0	0	0	0	0	0	0
360.31566989343	1.5	doublebond	20:3(8,11,14) C1+H_p3	0	0	0	0	0	11	14	10	0	9	0	0	0	0	0	11	11	0	0	0	0	0	0	4	25	11	0	0	0
368.32075527387	200	acylchain	-Header -17:0	0	0	0	0	0	420	259	440	60	80	63	0	0	0	196	256	353	26	95	71	0	0	0	115	140	98	21	0	38
372.31566989343	15	doublebond	20:3(8,11,14) C2-H_p3	0	0	0	0	0	12	28	11	0	0	0	0	0	0	16	0	30	0	0	0	0	0	0	0	0	0	0	0	0
373.3234949255	45	doublebond	20:3(8,11,14) C2_p3	0	0	0	0	0	53	76	74	15	0	20	0	0	0	88	33	38	36	12	0	0	0	0	10	11	66	0	11	0
374.33131995757	60	doublebond	20:3(8,11,14) C2+H_p3	0	0	0	0	0	113	48	43	11	0	15	0	0	0	22	80	101	11	13	22	0	0	0	47	11	33	0	0	0
386.33131995757	60	doublebond	20:3(8,11,14) C3-H_p3	0	0	0	0	0	296	173	127	82	70	79	0	0	0	95	147	174	48	23	70	0	0	0	213	89	64	26	20	16
387.33914498964	22.5	doublebond	20:3(8,11,14) C3_p3	0	0	0	0	0	11	39	13	36	0	11	0	0	0	32	47	29	0	0	0	0	0	0	11	27	16	92	0	0
388.34697002171	15	doublebond	20:3(8,11,14) C3+H_p3	0	0	0	0	0	0	0	0	0	0	0	0	0	0	0	10	0	0	0	0	0	0	0	0	0	0	0	0	0
394.30001982929	15	doublebond	17:0 C1-H	0	0	0	0	0	44	19	0	0	0	19	0	0	0	0	11	10	0	11	0	0	0	0	0	0	16	0	0	0
395.30784486136	30	doublebond	17:0 C1	0	0	0	0	0	101	38	74	0	0	0	0	0	0	41	22	0	0	0	0	0	0	0	0	11	0	0	0	0
396.31566989343	1.5	doublebond	17:0 C1+H	0	0	0	0	0	0	0	0	0	0	0	0	0	0	0	0	0	0	11	12	0	0	0	0	31	23	0	0	0
400.34697002171	15	doublebond	20:3(8,11,14) C4-H_p3	0	0	0	0	0	58	30	70	16	22	8	0	0	0	67	27	13	0	0	0	0	0	0	11	0	16	0	0	0
401.35479505378	30	doublebond	20:3(8,11,14) C4_p3	0	0	0	0	0	83	53	9	0	0	0	0	0	0	18	11	37	0	0	0	0	0	0	0	45	0	0	0	0
402.36262008585	1.5	doublebond	20:3(8,11,14) C4+H_p3	0	0	0	0	0	0	0	0	0	0	0	0	0	0	0	0	0	0	0	0	0	0	0	0	0	0	0	0	0
408.31566989343	15	doublebond	17:0 C2-H	0	0	0	0	0	41	11	0	0	0	0	0	0	0	15	16	0	0	0	0	0	0	0	0	0	10	0	0	0
409.3234949255	45	doublebond	17:0 C2	0	0	0	0	0	76	31	71	0	14	0	0	0	0	18	16	21	0	0	0	0	0	0	0	14	0	0	0	0
410.33131995757	60	doublebond	17:0 C2+H	0	0	0	0	0	25	50	38	0	11	0	0	0	0	11	69	11	18	0	0	0	0	0	5	0	17	0	0	0
414.36262008585	15	doublebond	20:3(8,11,14) C5-H_p3	0	0	0	0	0	24	15	26	0	10	0	0	0	0	0	11	32	0	0	0	0	0	0	0	0	10	0	0	0
415.37044511792	30	doublebond	20:3(8,11,14) C5_p3	0	0	0	0	0	11	23	55	0	0	11	0	0	0	11	11	15	0	14	6	0	0	0	11	11	11	11	0	0
416.37827014999	1.5	doublebond	20:3(8,11,14) C5+H_p3	0	0	0	0	0	0	0	0	0	0	0	0	0	0	0	0	0	0	0	0	0	0	0	0	0	0	0	0	0
422.33131995757	60	doublebond	17:0 C3-H	0	0	0	0	0	28	34	23	11	22	0	0	0	0	31	11	29	0	12	100	0	0	0	11	17	21	0	0	0
423.33914498964	22.5	doublebond	17:0 C3	0	0	0	0	0	13	0	9	0	0	0	0	0	0	10	0	12	0	0	0	0	0	0	0	0	16	0	0	0
424.34697002171	15	doublebond	17:0 C3+H	0	0	0	0	0	18	22	22	0	5	0	0	0	0	25	11	11	0	0	0	0	0	0	0	0	0	0	0	0
428.37827014999	120	doublebond, doublebond_high	20:3(8,11,14) C6-H_p3	0	0	0	0	0	52	81	36	11	0	0	0	0	0	15	14	42	0	0	0	0	0	0	11	16	124	37	0	0
429.38609518206	60	doublebond	20:3(8,11,14) C6_p3	0	0	0	0	0	30	139	51	0	11	0	0	0	0	37	53	42	0	0	11	0	0	0	20	11	11	0	0	0
430.39392021413	1.5	doublebond	20:3(8,11,14) C6+H_p3	0	0	0	0	0	0	11	0	0	0	0	0	0	0	0	0	0	0	0	0	0	0	0	0	0	0	0	0	0
436.34697002171	15	doublebond	17:0 C4-H	0	0	0	0	0	35	69	0	0	0	11	0	0	0	25	12	22	0	0	0	0	0	0	0	0	0	0	0	0
437.35479505378	30	doublebond	17:0 C4	0	0	0	0	0	0	0	32	0	0	0	0	0	0	11	0	0	11	0	0	0	0	0	0	0	0	0	0	0
438.36262008585	1.5	doublebond	17:0 C4+H	0	0	0	0	0	11	13	11	0	0	0	0	0	0	10	11	12	0	0	0	0	0	0	10	0	10	0	0	0
442.39392021413	15	doublebond	20:3(8,11,14) C7-H_p3	0	0	0	0	0	86	72	123	64	11	11	0	0	0	31	81	28	0	0	0	0	0	0	10	16	54	14	0	0
443.4017452462	30	doublebond	20:3(8,11,14) C7_p3	0	0	0	0	0	11	49	87	44	0	0	0	0	0	37	67	44	15	0	5	0	0	0	23	0	47	30	0	0
444.40957027827	1.5	doublebond	20:3(8,11,14) C7+H_p3	0	0	0	0	0	0	43	0	0	0	0	0	0	0	0	0	0	0	0	0	0	0	0	0	0	0	0	0	0
450.36262008585	15	doublebond	17:0 C5-H	0	0	0	0	0	43	6	7	44	0	0	0	0	0	0	14	29	0	0	0	0	0	0	63	11	0	0	0	0
451.37044511792	30	doublebond	17:0 C5	0	0	0	0	0	50	16	42	0	0	0	0	0	0	0	0	0	0	0	0	0	0	0	0	0	0	0	0	0
452.37827014999	1.5	doublebond	17:0 C5+H	0	0	0	0	0	38	0	14	0	0	168	0	0	0	11	27	11	0	0	0	0	0	0	10	10	0	0	0	0
455.4017452462	7.5	doublebond	20:3(8,11,14) C8-H_p3	0	0	0	0	0	0	7	0	0	0	0	0	0	0	0	0	12	0	0	0	0	0	0	0	0	0	0	0	0
456.40957027827	15	doublebond, doublebond_low	20:3(8,11,14) C8_p3	0	0	0	0	0	89	17	36	68	0	0	0	0	0	39	16	14	0	0	0	0	0	0	28	0	11	0	0	0
457.41739531034	1.5	doublebond	20:3(8,11,14) C8+H_p3	0	0	0	0	0	61	20	19	0	11	0	0	0	0	19	23	11	0	0	0	0	0	0	0	30	11	0	0	0
464.37827014999	15	doublebond	17:0 C6-H	0	0	0	0	0	25	90	11	0	0	0	0	0	0	17	11	10	0	0	0	0	0	0	11	0	13	0	0	27
465.38609518206	30	doublebond	17:0 C6	0	0	0	0	0	18	18	19	0	0	11	0	0	0	16	11	0	0	0	0	0	0	0	0	12	0	0	0	0
466.39392021413	1.5	doublebond	17:0 C6+H	0	0	0	0	0	37	178	14	11	0	11	0	0	0	0	11	13	0	0	0	0	0	0	0	0	0	0	0	0
468.40957027827	120	doublebond, doublebond_high	20:3(8,11,14) C9-H_p3	0	0	0	0	0	37	11	46	11	14	11	0	0	0	0	0	25	0	0	0	0	0	0	11	13	0	0	0	0
469.41739531034	60	doublebond	20:3(8,11,14) C9_p3	0	0	0	0	0	93	85	23	61	11	11	0	0	0	18	30	34	0	17	0	0	0	0	13	11	11	12	0	0
470.42522034241	120	doublebond, doublebond_high	20:3(8,11,14) C9+H_p3	0	0	0	0	0	131	75	125	27	29	18	0	0	0	51	36	26	7	57	33	0	0	0	20	23	112	11	0	11
478.39392021413	15	doublebond	17:0 C7-H	0	0	0	0	0	11	26	15	0	0	0	0	0	0	0	9	11	0	0	0	0	0	0	11	0	0	17	0	0
479.4017452462	30	doublebond	17:0 C7	0	0	0	0	0	7	15	11	0	0	0	0	0	0	16	10	0	0	0	0	0	0	0	11	0	10	0	0	0
480.40957027827	1.5	doublebond	17:0 C7+H	0	0	0	0	0	11	16	26	10	11	0	0	0	0	11	11	0	0	0	0	0	0	0	11	0	0	0	0	0
482.42522034241	60	doublebond	20:3(8,11,14) C10-H_p3	0	0	0	0	0	73	70	84	11	11	15	0	0	0	36	54	21	0	0	11	0	0	0	35	18	13	0	0	0
483.43304537448	120	doublebond, doublebond_high	20:3(8,11,14) C10_p3	0	0	0	0	0	136	79	59	35	11	15	0	0	0	64	28	47	0	0	8	0	0	0	23	42	31	0	0	0
484.44087040655	1.5	doublebond	20:3(8,11,14) C10+H_p3	0	0	0	0	0	13	71	57	0	11	0	0	0	0	21	6	0	0	0	10	0	0	0	0	0	22	0	0	0
486.32386522616	100	acylchain	-20:3(8,11,14)-H2O	0	0	0	0	0	45	94	67	11	43	44	0	0	0	35	38	35	0	0	34	0	0	0	15	11	28	0	0	8
489.29292201853	100	snposition	-H2O -CD2(Sn1)	0	0	0	0	0	0	0	11	0	0	0	0	0	0	0	0	0	0	0	0	0	0	0	0	0	0	0	0	0
492.40957027827	15	doublebond	17:0 C8-H	0	0	0	0	0	16	18	112	8	0	0	0	0	0	26	30	16	0	0	0	0	0	0	59	11	0	0	0	0
493.41739531034	30	doublebond	17:0 C8	0	0	0	0	0	11	10	0	0	0	0	0	0	0	19	31	79	0	0	0	0	0	0	20	0	14	0	0	0
494.42522034241	1.5	doublebond	17:0 C8+H	0	0	0	0	0	35	202	13	0	0	11	0	0	0	30	29	11	0	0	0	0	0	0	10	0	11	0	0	0
495.43304537448	7.5	doublebond	20:3(8,11,14) C11-H_p3	0	0	0	0	0	14	13	18	15	0	0	0	0	0	0	11	11	0	0	0	0	0	0	0	0	4	0	0	0
496.44087040655	15	doublebond, doublebond_low	20:3(8,11,14) C11_p3	0	0	0	0	0	141	115	70	24	11	30	0	0	0	30	15	41	4	0	11	0	0	0	11	12	14	0	0	0
497.44869543862	1.5	doublebond	20:3(8,11,14) C11+H_p3	0	0	0	0	0	11	10	0	0	0	0	0	0	0	0	0	11	0	0	0	0	0	0	18	0	0	0	0	0
504.33442990986	100	acylchain	-20:3(8,11,14)	0	0	0	0	0	55	56	63	11	28	11	0	0	0	55	122	39	0	0	0	0	0	0	11	27	11	0	0	0
506.42522034241	15	doublebond	17:0 C9-H	0	0	0	0	0	24	29	11	0	0	11	0	0	0	11	21	11	0	0	0	0	0	0	0	0	0	0	0	0
507.30348670223	100	snposition	-CD2(Sn1)	0	0	0	0	0	11	19	0	0	0	0	0	0	0	0	8	11	0	0	0	0	0	0	0	6	11	0	0	0
507.43304537448	30	doublebond	17:0 C9	0	0	0	0	0	8	11	27	11	0	10	0	0	0	58	11	14	0	0	0	0	0	0	11	0	0	0	0	0
508.44087040655	121.5	doublebond, doublebond_high	17:0 C9+H, 20:3(8,11,14) C12-H_p3	0	0	0	0	0	69	16	34	24	19	11	0	0	0	21	55	31	11	0	11	0	0	0	24	10	13	13	0	0
509.44869543862	60	doublebond	20:3(8,11,14) C12_p3	0	0	0	0	0	27	18	24	0	0	0	0	0	0	11	66	15	0	0	0	0	0	0	14	43	12	0	0	0
510.45652047069	1.5	doublebond	20:3(8,11,14) C12+H_p3	0	0	0	0	0	35	25	21	0	0	0	0	0	0	38	11	11	0	0	0	0	0	0	3	12	23	0	0	0
520.44087040655	15	doublebond	17:0 C10-H	0	0	0	0	0	79	178	27	16	11	11	0	0	0	22	62	20	0	0	0	0	0	0	9	16	11	11	0	0
521.44869543862	30	doublebond	17:0 C10	0	0	0	0	0	59	89	56	20	11	0	0	0	0	67	86	28	0	54	75	0	0	0	94	26	12	0	0	0
522.32386522616	100	acylchain	-17:0-H2O	0	0	0	0	0	37	0	11	14	0	0	0	0	0	11	11	0	0	0	0	0	0	0	27	11	0	0	0	0
522.45652047069	61.5	doublebond	17:0 C10+H, 20:3(8,11,14) C13-H_p3	0	0	0	0	0	62	77	266	11	0	11	0	0	0	92	17	127	17	32	0	0	0	0	44	51	29	46	11	0
523.46434550276	120	doublebond, doublebond_high	20:3(8,11,14) C13_p3	0	0	0	0	0	178	114	89	11	39	50	0	0	0	89	100	86	32	76	35	0	0	0	80	19	54	0	0	0
524.47217053483	1.5	doublebond	20:3(8,11,14) C13+H_p3	0	0	0	0	0	4	22	0	0	0	0	0	0	0	0	11	11	0	0	0	0	0	0	0	0	11	0	0	0
534.45652047069	15	doublebond	17:0 C11-H	0	0	0	0	0	32	54	39	9	21	0	0	0	0	31	23	72	12	11	0	0	0	0	47	22	16	0	0	0
535.46434550276	37.5	doublebond	17:0 C11, 20:3(8,11,14) C14-H_p3	0	0	0	0	0	11	21	11	0	11	0	0	0	0	27	48	14	0	0	0	0	0	0	11	0	0	0	0	0
536.47217053483	16.5	doublebond, doublebond_low	17:0 C11+H, 20:3(8,11,14) C14_p3	0	0	0	0	0	70	0	8	0	10	7	0	0	0	18	26	33	0	0	5	0	0	0	10	0	10	0	0	0
537.4799955669	1.5	doublebond	20:3(8,11,14) C14+H_p3	0	0	0	0	0	0	11	28	29	0	0	0	0	0	40	47	35	10	0	0	0	0	0	0	0	11	0	0	0
540.33442990986	100	acylchain	-17:0	0	0	0	0	0	20	18	22	0	0	5	0	0	0	15	19	0	0	0	0	0	0	0	14	0	11	0	0	0
548.47217053483	30	doublebond	17:0 C12-H, 20:3(8,11,14) C15-H_p3	0	0	0	0	0	21	62	35	0	0	28	0	0	0	57	26	11	0	15	0	0	0	0	61	11	11	0	0	11
549.4799955669	60	doublebond	17:0 C12, 20:3(8,11,14) C15_p3	0	0	0	0	0	24	12	97	0	0	11	0	0	0	11	25	37	0	0	0	0	0	0	11	0	0	0	0	0
550.48782059897	3	doublebond	17:0 C12+H, 20:3(8,11,14) C15+H_p3	0	0	0	0	0	25	0	11	0	0	0	0	0	0	0	57	6	0	0	0	0	0	0	0	11	0	0	11	0
562.48782059897	75	doublebond	17:0 C13-H, 20:3(8,11,14) C16-H_p3	0	0	0	0	0	118	63	108	0	140	0	0	0	0	9	0	49	10	10	13	0	0	0	10	13	22	0	0	0
563.49564563104	150	doublebond, doublebond_high	17:0 C13, 20:3(8,11,14) C16_p3	0	0	0	0	0	35	59	56	31	11	5	0	0	0	30	26	17	11	0	0	0	0	0	11	18	0	0	11	0
564.50347066311	3	doublebond	17:0 C13+H, 20:3(8,11,14) C16+H_p3	0	0	0	0	0	11	29	101	0	0	0	0	0	0	0	0	9	0	0	0	0	0	0	0	0	0	0	0	0
576.50347066311	30	doublebond	17:0 C14-H, 20:3(8,11,14) C17-H_p3	0	0	0	0	0	80	58	25	0	0	16	0	0	0	11	11	171	0	0	0	0	0	0	0	0	11	0	0	0
577.51129569518	60	doublebond	17:0 C14, 20:3(8,11,14) C17_p3	0	0	0	0	0	26	63	11	0	11	11	0	0	0	10	11	27	0	0	0	0	0	0	17	11	0	0	0	0
578.51912072725	3	doublebond	17:0 C14+H, 20:3(8,11,14) C17+H_p3	0	0	0	0	0	16	0	0	0	0	0	0	0	0	0	0	14	0	0	0	0	0	0	0	0	0	0	0	0
590.51912072725	30	doublebond	17:0 C15-H, 20:3(8,11,14) C18-H_p3	0	0	0	0	0	41	46	100	6	19	11	0	0	0	47	0	11	0	0	0	0	0	0	0	0	0	0	0	0
591.52694575932	60	doublebond	17:0 C15, 20:3(8,11,14) C18_p3	0	0	0	0	0	13	49	71	0	7	0	0	0	0	11	37	36	0	0	0	0	0	0	0	11	10	0	0	0
592.53477079139	3	doublebond	17:0 C15+H, 20:3(8,11,14) C18+H_p3	0	0	0	0	0	27	0	18	11	0	0	0	0	0	11	0	0	0	0	0	0	0	0	0	0	0	0	0	0
604.53477079139	30	doublebond	17:0 C16-H, 20:3(8,11,14) C19-H_p3	0	0	0	0	0	16	58	14	0	0	0	0	0	0	17	24	0	0	0	4	0	0	0	0	0	11	0	0	0
605.54259582346	60	doublebond	17:0 C16, 20:3(8,11,14) C19_p3	0	0	0	0	0	11	12	0	0	0	0	0	0	0	11	0	0	0	0	0	0	0	0	0	0	0	0	0	0
606.55042085553	3	doublebond	17:0 C16+H, 20:3(8,11,14) C19+H_p3	0	0	0	0	0	0	0	11	0	0	0	0	0	0	0	0	0	0	0	0	0	0	0	0	0	0	0	0	0
620.56607091967	500	metaboliteclass	Precursor -C3H9O6P	0	0	0	0	0	2846	4186	2888	809	1113	897	0	0	0	2743	3671	4016	358	310	498	0	0	0	1171	1567	1285	281	208	233
735.56951520734	100	metaboliteclass	Precursor -C3H6O2	0	0	0	0	0	147	175	79	43	14	46	0	0	0	89	123	71	11	11	42	0	0	0	46	38	125	0	11	11
791.59572995518	100	metaboliteclass	Precursor -H2O	0	0	0	0	0	0	0	0	0	41	71	0	0	0	0	0	106	0	0	18	0	0	0	0	128	66	12	62	0
792.57974555566	200	metaboliteclass	[M+H]+	0	0	0	0	0	309	560	437	162	159	144	0	0	0	705	259	248	68	43	53	0	0	0	72	157	111	18	18	28
809.60629463888	999	precursor	Precursor	0	0	0	0	0	5976	5885	5826	1811	2289	1740	0	0	0	4401	5547	5219	1188	1187	1579	0	0	0	3798	4082	2970	362	670	1000
