## Supplementary material for "MS-DIAL 5 multimodal mass spectrometry data mining unveils lipidome complexities": Source data: AlignmentID001605.txt

m/z	Reference intensity	Spectrum	Comment	20230404_Blank_11_POS_EAD14	20230404_C12_10_POS_EAD14	20230404_C13_9_POS_EAD14_1	20230404_C13_9_POS_EAD14_2	20230404_C13_9_POS_EAD14_3	20230404_C13x1_1_POS_EAD14_1	20230404_C13x1_1_POS_EAD14_2	20230404_C13x1_1_POS_EAD14_3	20230404_C13x10_4_POS_EAD14_1	20230404_C13x10_4_POS_EAD14_2	20230404_C13x10_4_POS_EAD14_3	20230404_C13x100_7_POS_EAD14_1	20230404_C13x100_7_POS_EAD14_2	20230404_C13x100_7_POS_EAD14_3	20230404_C13x2_2_POS_EAD14_1	20230404_C13x2_2_POS_EAD14_2	20230404_C13x2_2_POS_EAD14_3	20230404_C13x20_5_POS_EAD14_1	20230404_C13x20_5_POS_EAD14_2	20230404_C13x20_5_POS_EAD14_3	20230404_C13x200_8_POS_EAD14_1	20230404_C13x200_8_POS_EAD14_2	20230404_C13x200_8_POS_EAD14_3	20230404_C13x5_3_POS_EAD14_1	20230404_C13x5_3_POS_EAD14_2	20230404_C13x5_3_POS_EAD14_3	20230404_C13x50_6_POS_EAD14_1	20230404_C13x50_6_POS_EAD14_2	20230404_C13x50_6_POS_EAD14_3
223.20673906571	100	acylchain	15:1(10)+	0	0	0	0	0	595	323	352	155	30	37	0	0	0	154	310	177	19	25	26	0	0	0	142	153	83	7	11	14
239.23803919399	200	acylchain	16:0+ Sn2, 16:0+	0	0	0	0	0	1346	1143	1026	90	163	68	0	0	0	385	928	266	37	45	46	0	0	0	224	290	315	34	27	78
286.27889046189	100	acylchain	15:1(10)+C3D5O	0	0	0	0	0	94	192	142	10	6	5	0	0	0	27	111	15	5	3	13	0	0	0	65	75	25	0	9	0
300.29454052603	100	acylchain	16:0+C3D3O Sn2	0	0	0	0	0	375	208	121	29	10	17	0	0	0	51	130	85	14	7	9	0	0	0	105	49	49	3	9	0
302.27380508145	100	acylchain	15:1(10)+C3D5O2	0	0	0	0	0	1865	1613	1655	0	0	0	0	0	0	794	1425	563	106	0	27	0	0	0	416	210	515	13	67	32
302.31019059017	100	acylchain	16:0+C3D5O	0	0	0	0	0	0	0	0	229	64	31	0	0	0	5	0	0	0	75	15	0	0	0	0	0	149	27	5	9
318.30510520973	200	acylchain	16:0+C3D5O2 Sn2, 16:0+C3D5O2	0	0	0	0	0	1677	2124	1444	193	216	161	0	0	0	587	1097	490	58	67	125	0	0	0	477	396	528	46	33	111
406.885125005845	50	precursor	[Precursor]2+	0	0	0	0	0	233	288	297	33	14	17	0	0	0	69	161	83	8	9	9	0	0	0	38	20	53	7	5	21
540.50347066311	400	acylchain	-16:0 -O, -16:0-O Sn2	0	0	0	0	0	4437	5170	6397	702	434	906	0	0	0	2425	3412	3127	242	308	259	0	0	0	2237	1644	1644	183	348	190
556.53477079139	200	acylchain	-15:1(10) -O	0	0	0	0	0	4913	4433	3061	464	293	221	0	0	0	1843	1772	1808	176	217	121	0	0	0	846	930	1125	110	88	265
558.51403534681	100	acylchain	-16:0, -16:0 Sn2	0	0	0	0	0	319	358	220	27	21	0	0	0	0	75	0	140	6	17	8	0	0	0	56	69	0	8	14	0
574.54533547509	50	acylchain	-15:1(10)	0	0	0	0	0	399	268	276	11	10	10	0	0	0	58	93	61	11	9	10	0	0	0	109	44	37	7	13	23
601.51984898545	25	doublebond	16:0 C1-H, 16:0 C1-H	0	0	0	0	0	11	14	11	0	0	0	0	0	0	0	13	6	0	4	0	0	0	0	0	0	6	4	0	0
602.52767401752	50	doublebond	16:0 C1, 16:0 C1	0	0	0	0	0	36	53	20	0	0	0	0	0	0	6	11	16	13	6	0	0	0	0	11	9	11	0	9	0
603.53549904959	2.5	doublebond	16:0 C1+H, 16:0 C1+H	0	0	0	0	0	11	33	22	0	0	0	0	0	0	0	11	6	0	0	0	0	0	0	0	0	0	0	0	0
615.53549904959	25	doublebond	16:0 C2-H, 16:0 C2-H	0	0	0	0	0	115	23	49	0	6	0	0	0	0	14	35	13	6	0	0	0	0	0	11	6	11	0	0	0
616.54332408166	75	doublebond	16:0 C2, 16:0 C2	0	0	0	0	0	239	212	219	46	11	11	0	0	0	109	107	101	9	7	6	0	0	0	61	85	77	7	6	20
617.55114911373	112.5	doublebond	16:0 C2+H, 16:0 C2+H, 15:1(10) C1-H	0	0	0	0	0	11	11	9	0	0	0	0	0	0	12	11	14	0	0	0	0	0	0	0	0	0	0	0	0
618.5589741458	25	doublebond	15:1(10) C1	0	0	0	0	0	0	0	0	0	0	0	0	0	0	0	0	0	0	0	0	0	0	0	0	0	0	0	0	0
619.56679917787	1.25	doublebond	15:1(10) C1+H	0	0	0	0	0	0	0	0	0	0	0	0	0	0	0	0	8	0	0	0	0	0	0	0	0	0	0	0	0
629.55114911373	100	doublebond	16:0 C3-H, 16:0 C3-H	0	0	0	0	0	77	97	76	0	0	0	0	0	0	29	11	48	6	0	11	0	0	0	23	14	21	0	0	0
630.5589741458	37.5	doublebond	16:0 C3, 16:0 C3	0	0	0	0	0	32	47	34	0	0	0	0	0	0	15	49	13	0	0	0	0	0	0	11	7	6	0	0	0
631.56679917787	37.5	doublebond	16:0 C3+H, 16:0 C3+H, 15:1(10) C2-H	0	0	0	0	0	0	58	0	0	0	0	0	0	0	6	0	9	0	0	0	0	0	0	18	0	0	0	0	0
632.57462420994	37.5	doublebond	15:1(10) C2	0	0	0	0	0	211	124	144	12	9	6	0	0	0	53	73	28	6	6	0	0	0	0	72	17	29	5	7	0
633.58244924201	50	doublebond	15:1(10) C2+H	0	0	0	0	0	0	0	0	0	0	0	0	0	0	6	0	0	0	0	0	0	0	0	0	0	0	0	0	0
643.56679917787	25	doublebond	16:0 C4-H, 16:0 C4-H	0	0	0	0	0	15	6	37	0	0	0	0	0	0	13	0	11	6	0	0	0	0	0	0	6	0	0	0	0
644.57462420994	50	doublebond	16:0 C4, 16:0 C4	0	0	0	0	0	31	36	33	0	6	12	0	0	0	20	11	10	0	0	6	0	0	0	11	6	16	0	0	0
645.58244924201	52.5	doublebond	16:0 C4+H, 16:0 C4+H, 15:1(10) C3-H	0	0	0	0	0	51	15	19	0	0	0	0	0	0	10	7	11	0	5	0	0	0	0	11	6	0	6	0	0
646.59027427408	18.75	doublebond	15:1(10) C3	0	0	0	0	0	11	0	18	0	0	0	0	0	0	0	4	6	0	0	0	0	0	0	0	9	6	0	0	0
647.59809930615	12.5	doublebond	15:1(10) C3+H	0	0	0	0	0	0	0	0	0	0	0	0	0	0	0	0	0	0	0	0	0	0	0	0	0	0	0	0	0
657.58244924201	25	doublebond	16:0 C5-H, 16:0 C5-H	0	0	0	0	0	11	12	13	0	0	0	0	0	0	0	11	15	0	0	0	0	0	0	11	8	9	0	0	0
658.59027427408	50	doublebond	16:0 C5, 16:0 C5	0	0	0	0	0	37	23	44	0	6	6	0	0	0	12	36	22	6	0	0	0	0	0	18	11	6	0	0	0
659.59809930615	15	doublebond	16:0 C5+H, 16:0 C5+H, 15:1(10) C4-H	0	0	0	0	0	0	85	15	0	0	0	0	0	0	0	11	10	0	0	0	0	0	0	0	0	0	0	0	0
660.60592433822	25	doublebond	15:1(10) C4	0	0	0	0	0	12	24	30	0	6	0	0	0	0	9	11	18	0	0	0	0	0	0	0	9	6	0	0	0
661.61374937029	1.25	doublebond	15:1(10) C4+H	0	0	0	0	0	0	0	0	0	0	0	0	0	0	0	0	0	0	0	0	0	0	0	0	0	0	0	0	0
671.59809930615	25	doublebond	16:0 C6-H, 16:0 C6-H	0	0	0	0	0	39	22	15	0	0	0	0	0	0	9	0	18	0	0	6	0	0	0	0	12	6	0	0	0
672.60592433822	50	doublebond	16:0 C6, 16:0 C6	0	0	0	0	0	95	94	48	0	6	0	0	0	0	15	15	23	0	0	6	0	0	0	15	10	11	0	6	0
673.61374937029	15	doublebond	16:0 C6+H, 16:0 C6+H, 15:1(10) C5-H	0	0	0	0	0	11	37	17	0	0	0	0	0	0	12	0	8	6	0	0	0	0	0	11	6	0	0	0	0
674.62157440236	25	doublebond	15:1(10) C5	0	0	0	0	0	68	31	18	0	0	6	0	0	0	6	27	6	0	4	0	0	0	0	11	38	10	0	0	0
675.62939943443	1.25	doublebond	15:1(10) C5+H	0	0	0	0	0	0	0	0	0	0	0	0	0	0	0	0	0	0	0	0	0	0	0	0	0	0	0	0	0
685.61374937029	25	doublebond	16:0 C7-H, 16:0 C7-H	0	0	0	0	0	48	42	41	0	6	0	0	0	0	10	11	8	0	0	0	0	0	0	241	9	9	0	0	0
686.62157440236	50	doublebond	16:0 C7, 16:0 C7	0	0	0	0	0	67	45	78	0	6	11	0	0	0	10	79	24	0	0	0	0	0	0	20	42	11	0	0	15
687.62939943443	15	doublebond	16:0 C7+H, 16:0 C7+H, 15:1(10) C6-H	0	0	0	0	0	8	34	11	0	6	0	0	0	0	0	0	6	0	0	0	0	0	0	0	6	0	0	0	0
688.6372244665	25	doublebond	15:1(10) C6	0	0	0	0	0	11	0	20	0	0	0	0	0	0	6	11	27	0	5	0	0	0	0	0	8	6	0	0	0
689.64504949857	1.25	doublebond	15:1(10) C6+H	0	0	0	0	0	0	0	0	0	0	0	0	0	0	0	0	0	0	0	0	0	0	0	0	0	0	0	0	0
699.62939943443	25	doublebond	16:0 C8-H, 16:0 C8-H	0	0	0	0	0	30	36	24	0	0	0	0	0	0	6	18	6	0	0	0	0	0	0	0	6	10	0	0	0
700.6372244665	50	doublebond	16:0 C8, 16:0 C8	0	0	0	0	0	118	26	96	0	6	10	0	0	0	13	53	15	0	0	0	0	0	0	19	7	10	0	0	0
701.64504949857	15	doublebond	16:0 C8+H, 16:0 C8+H, 15:1(10) C7-H	0	0	0	0	0	84	11	0	0	0	0	0	0	0	6	0	6	0	0	0	0	0	0	11	6	7	0	0	0
702.65287453064	25	doublebond	15:1(10) C7	0	0	0	0	0	24	28	78	0	0	0	0	0	0	9	30	6	0	0	0	0	0	0	11	10	9	4	0	0
703.66069956271	1.25	doublebond	15:1(10) C7+H	0	0	0	0	0	0	0	0	0	0	0	0	0	0	0	0	0	0	0	0	0	0	0	0	0	0	0	0	0
713.64504949857	25	doublebond	16:0 C9-H, 16:0 C9-H	0	0	0	0	0	208	77	114	0	0	6	0	0	0	30	18	21	0	4	0	0	0	0	0	15	10	0	0	11
714.65287453064	50	doublebond	16:0 C9, 16:0 C9	0	0	0	0	0	69	121	103	0	0	6	0	0	0	20	56	16	6	6	6	0	0	0	16	28	9	4	0	11
715.66069956271	102.5	doublebond, doublebond_high	16:0 C9+H, 16:0 C9+H, 15:1(10) C8-H	0	0	0	0	0	51	26	30	0	6	11	0	0	0	6	11	15	6	4	0	0	0	0	39	8	9	0	0	0
716.66852459478	50	doublebond	15:1(10) C8	0	0	0	0	0	20	30	14	10	6	6	0	0	0	9	13	6	0	0	0	0	0	0	12	11	9	0	0	0
717.67634962685	1.25	doublebond	15:1(10) C8+H	0	0	0	0	0	0	0	0	0	0	0	0	0	0	0	0	0	0	0	0	0	0	0	0	0	0	0	0	0
727.66069956271	25	doublebond	16:0 C10-H, 16:0 C10-H	0	0	0	0	0	14	40	40	0	0	0	0	0	0	12	47	14	0	0	0	0	0	0	0	6	6	4	0	0
728.66852459478	50	doublebond	16:0 C10, 16:0 C10	0	0	0	0	0	50	48	30	0	6	10	0	0	0	18	26	15	6	6	6	0	0	0	0	18	10	4	0	0
729.67634962685	15	doublebond	16:0 C10+H, 16:0 C10+H, 15:1(10) C9-H	0	0	0	0	0	12	11	0	0	0	0	0	0	0	0	7	6	0	0	0	0	0	0	16	0	0	0	0	0
730.68417465892	25	doublebond	15:1(10) C9	0	0	0	0	0	7	76	32	0	0	0	0	0	0	7	0	9	0	4	0	0	0	0	11	9	0	0	0	0
731.69199969099	1.25	doublebond	15:1(10) C9+H	0	0	0	0	0	0	0	0	0	0	0	0	0	0	0	23	0	0	0	0	0	0	0	0	0	0	0	0	0
741.67634962685	25	doublebond	16:0 C11-H, 16:0 C11-H	0	0	0	0	0	74	153	50	11	0	12	0	0	0	31	31	96	0	4	6	0	0	0	56	15	14	0	6	0
742.68417465892	56.25	doublebond	16:0 C11, 16:0 C11, 15:1(10) C10-H	0	0	0	0	0	77	176	69	0	0	0	0	0	0	44	32	21	6	8	0	0	0	0	12	7	18	4	0	0
743.69199969099	15	doublebond, doublebond_low	16:0 C11+H, 16:0 C11+H, 15:1(10) C10	0	0	0	0	0	0	0	0	0	0	0	0	0	0	0	0	0	0	0	0	0	0	0	0	0	6	0	0	0
744.69982472306	1.25	doublebond	15:1(10) C10+H	0	0	0	0	0	0	0	0	0	0	0	0	0	0	0	0	0	0	0	0	0	0	0	0	0	0	0	0	0
755.69199969099	37.5	doublebond	16:0 C12-H, 16:0 C12-H, 15:1(10) C11-H	0	0	0	0	0	134	189	99	14	10	6	0	0	0	53	88	56	0	8	6	0	0	0	47	28	63	6	6	0
756.69982472306	75	doublebond	16:0 C12, 16:0 C12, 15:1(10) C11	0	0	0	0	0	163	69	113	0	6	11	0	0	0	13	37	25	11	8	0	0	0	0	36	19	17	0	0	0
757.70764975513	3.75	doublebond	16:0 C12+H, 16:0 C12+H, 15:1(10) C11+H	0	0	0	0	0	0	0	11	0	0	0	0	0	0	0	0	0	0	0	6	0	0	0	0	6	6	0	0	0
769.70764975513	75	doublebond	16:0 C13-H, 16:0 C13-H, 15:1(10) C12-H	0	0	0	0	0	149	72	50	11	0	6	0	0	0	21	34	28	0	6	6	0	0	0	33	6	11	4	0	0
770.7154747872	150	doublebond, doublebond_high	16:0 C13, 16:0 C13, 15:1(10) C12	0	0	0	0	0	84	199	91	36	11	7	0	0	0	62	84	41	6	8	8	0	0	0	21	48	42	0	9	0
771.72329981927	3.75	doublebond	16:0 C13+H, 16:0 C13+H, 15:1(10) C12+H	0	0	0	0	0	0	11	0	0	0	0	0	0	0	0	0	0	0	0	0	0	0	0	0	0	0	0	0	0
783.72329981927	37.5	doublebond	16:0 C14-H, 16:0 C14-H, 15:1(10) C13-H	0	0	0	0	0	55	74	61	11	6	6	0	0	0	50	15	6	0	4	0	0	0	0	30	10	14	6	0	0
784.73112485134	75	doublebond	16:0 C14, 16:0 C14, 15:1(10) C13	0	0	0	0	0	64	92	126	11	6	6	0	0	0	43	26	32	9	4	0	0	0	0	61	53	15	4	0	0
785.73894988341	3.75	doublebond	16:0 C14+H, 16:0 C14+H, 15:1(10) C13+H	0	0	0	0	0	0	11	42	0	0	0	0	0	0	6	11	6	0	0	0	0	0	0	0	9	6	0	0	0
796.74370092847	150	metaboliteclass	[M+H]+	0	0	0	0	0	49	91	33	0	6	6	0	0	0	24	33	17	0	0	0	0	0	0	36	9	12	0	0	0
797.73894988341	37.5	doublebond	16:0 C15-H, 16:0 C15-H, 15:1(10) C14-H	0	0	0	0	0	40	27	31	0	0	6	0	0	0	6	11	6	0	4	6	0	0	0	10	0	6	0	0	0
798.74677491548	75	doublebond	16:0 C15, 16:0 C15, 15:1(10) C14	0	0	0	0	0	93	112	36	0	0	6	0	0	0	6	11	6	0	0	0	0	0	0	69	8	0	0	0	0
799.75459994755	3.75	doublebond	16:0 C15+H, 16:0 C15+H, 15:1(10) C14+H	0	0	0	0	0	0	0	86	0	0	0	0	0	0	0	0	0	0	0	0	0	0	0	0	6	0	0	0	0
813.77025001169	999	precursor	Precursor	0	0	0	0	0	8176	12619	10224	2997	1769	1916	0	0	0	5388	6402	4628	1177	1218	1320	0	0	0	7020	3432	3612	676	587	661
