## Supplementary material for "MS-DIAL 5 multimodal mass spectrometry data mining unveils lipidome complexities": Source data: AlignmentID001615.txt

m/z	Reference intensity	Spectrum	Comment	20230404_Blank_11_POS_EAD14	20230404_C12_10_POS_EAD14	20230404_C13_9_POS_EAD14_1	20230404_C13_9_POS_EAD14_2	20230404_C13_9_POS_EAD14_3	20230404_C13x1_1_POS_EAD14_1	20230404_C13x1_1_POS_EAD14_2	20230404_C13x1_1_POS_EAD14_3	20230404_C13x10_4_POS_EAD14_1	20230404_C13x10_4_POS_EAD14_2	20230404_C13x10_4_POS_EAD14_3	20230404_C13x100_7_POS_EAD14_1	20230404_C13x100_7_POS_EAD14_2	20230404_C13x100_7_POS_EAD14_3	20230404_C13x2_2_POS_EAD14_1	20230404_C13x2_2_POS_EAD14_2	20230404_C13x2_2_POS_EAD14_3	20230404_C13x20_5_POS_EAD14_1	20230404_C13x20_5_POS_EAD14_2	20230404_C13x20_5_POS_EAD14_3	20230404_C13x200_8_POS_EAD14_1	20230404_C13x200_8_POS_EAD14_2	20230404_C13x200_8_POS_EAD14_3	20230404_C13x5_3_POS_EAD14_1	20230404_C13x5_3_POS_EAD14_2	20230404_C13x5_3_POS_EAD14_3	20230404_C13x50_6_POS_EAD14_1	20230404_C13x50_6_POS_EAD14_2	20230404_C13x50_6_POS_EAD14_3
261.03699508983	500	metaboliteclass	Header	0	0	0	0	0	834	767	1166	104	70	137	0	0	0	787	677	633	0	122	77	0	0	0	306	193	165	0	0	0
270.24759033361	80	none	-C6H13O9P -17:0-H2O	0	0	0	0	0	185	153	304	23	12	10	0	0	0	164	93	124	0	14	16	0	0	0	25	137	38	0	0	0
288.25815501731	100	acylchain	-C6H13O9P -17:0	0	0	0	0	0	490	621	559	85	60	26	0	0	0	288	305	428	0	31	18	0	0	0	116	77	218	0	0	0
306.06639001132	200	metaboliteclass	Gly-O	0	0	0	0	0	774	1173	720	232	243	35	0	0	0	334	482	346	0	90	75	0	0	0	410	254	136	0	0	0
306.09967894776	250	metaboliteclass	Gly-C	0	0	0	0	0	0	0	0	0	18	75	0	0	0	0	0	0	0	20	22	0	0	0	0	0	0	0	0	0
314.23741957273	15	doublebond	17:0 C1-H	0	0	0	0	0	0	45	11	46	69	10	0	0	0	0	84	46	0	0	0	0	0	0	0	11	48	0	0	0
314.31019059017	80	none	-C6H13O9P -14:1(9)-H2O	0	0	0	0	0	85	144	279	0	11	15	0	0	0	70	43	48	0	0	11	0	0	0	40	18	16	0	0	0
315.2452446048	30	doublebond	17:0 C1	0	0	0	0	0	0	0	0	0	0	0	0	0	0	0	0	0	0	0	0	0	0	0	0	0	0	0	0	0
316.25306963687	1.5	doublebond	17:0 C1+H	0	0	0	0	0	11	128	189	0	0	0	0	0	0	26	22	14	0	0	0	0	0	0	6	0	17	0	0	0
328.25306963687	15	doublebond	17:0 C2-H	0	0	0	0	0	74	48	46	7	0	29	0	0	0	27	35	56	0	0	0	0	0	0	0	16	11	0	0	0
329.26089466894	45	doublebond	17:0 C2	0	0	0	0	0	71	175	52	0	0	0	0	0	0	45	129	41	0	5	0	0	0	0	34	34	46	0	0	0
330.26871970101	60	doublebond	17:0 C2+H	0	0	0	0	0	128	78	218	0	0	12	0	0	0	39	140	76	0	0	0	0	0	0	0	32	23	0	0	0
332.32075527387	100	acylchain	-C6H13O9P -14:1(9)	0	0	0	0	0	642	1013	541	111	215	122	0	0	0	450	444	282	0	98	110	0	0	0	246	169	285	0	0	0
342.26871970101	60	doublebond	17:0 C3-H	0	0	0	0	0	174	234	213	28	11	27	0	0	0	109	114	98	0	0	11	0	0	0	35	70	54	0	0	0
343.27654473308	22.5	doublebond	17:0 C3	0	0	0	0	0	14	88	0	0	11	0	0	0	0	0	0	27	0	0	0	0	0	0	0	0	0	0	0	0
344.28436976515	15	doublebond	17:0 C3+H	0	0	0	0	0	79	58	59	11	0	0	0	0	0	50	28	16	0	0	32	0	0	0	0	10	37	0	0	0
356.28436976515	15	doublebond	17:0 C4-H	0	0	0	0	0	29	140	99	21	0	19	0	0	0	42	17	85	0	0	0	0	0	0	12	5	16	0	0	0
357.29219479722	30	doublebond	17:0 C4	0	0	0	0	0	5	11	0	0	0	0	0	0	0	11	10	47	0	0	0	0	0	0	11	16	0	0	0	0
358.30001982929	16.5	doublebond	17:0 C4+H, 14:1(9) C1-H	0	0	0	0	0	79	45	30	0	9	18	0	0	0	11	8	21	0	0	0	0	0	0	11	22	0	0	0	0
359.30784486136	30	doublebond	14:1(9) C1	0	0	0	0	0	16	14	0	0	0	0	0	0	0	5	8	6	0	0	0	0	0	0	0	0	0	0	0	0
360.31566989343	1.5	doublebond	14:1(9) C1+H	0	0	0	0	0	33	51	0	0	0	0	0	0	0	0	10	11	0	0	0	0	0	0	0	0	0	0	0	0
370.30001982929	15	doublebond	17:0 C5-H	0	0	0	0	0	91	29	26	14	0	0	0	0	0	48	29	44	0	0	0	0	0	0	11	6	13	0	0	0
371.30784486136	30	doublebond	17:0 C5	0	0	0	0	0	27	57	16	0	0	0	0	0	0	14	0	11	0	0	0	0	0	0	0	0	11	0	0	0
372.31566989343	16.5	doublebond	17:0 C5+H, 14:1(9) C2-H	0	0	0	0	0	26	52	108	0	0	17	0	0	0	52	114	16	0	9	0	0	0	0	0	0	39	0	0	0
373.3234949255	45	doublebond	14:1(9) C2	0	0	0	0	0	167	99	68	11	0	11	0	0	0	38	35	60	0	12	0	0	0	0	37	11	53	0	0	0
374.33131995757	60	doublebond	14:1(9) C2+H	0	0	0	0	0	136	42	174	15	0	5	0	0	0	30	42	31	0	11	0	0	0	0	0	5	0	0	0	0
384.31566989343	15	doublebond	17:0 C6-H	0	0	0	0	0	212	70	78	0	0	19	0	0	0	116	40	79	0	0	11	0	0	0	79	21	58	0	0	0
385.3234949255	30	doublebond	17:0 C6	0	0	0	0	0	19	22	44	0	11	0	0	0	0	31	12	31	0	0	0	0	0	0	0	0	0	0	0	0
386.33131995757	61.5	doublebond	17:0 C6+H, 14:1(9) C3-H	0	0	0	0	0	445	396	436	70	54	28	0	0	0	184	186	120	0	31	38	0	0	0	84	119	60	0	0	0
387.33914498964	22.5	doublebond	14:1(9) C3	0	0	0	0	0	70	81	17	0	0	0	0	0	0	11	11	17	0	0	0	0	0	0	0	0	0	0	0	0
388.34697002171	15	doublebond	14:1(9) C3+H	0	0	0	0	0	0	0	0	0	0	0	0	0	0	0	0	0	0	0	0	0	0	0	0	0	0	0	0	0
398.33131995757	15	doublebond	17:0 C7-H	0	0	0	0	0	139	98	179	6	31	82	0	0	0	123	102	46	0	10	11	0	0	0	17	29	52	0	0	0
399.33914498964	30	doublebond	17:0 C7	0	0	0	0	0	33	47	41	0	0	11	0	0	0	49	0	7	0	0	0	0	0	0	4	11	11	0	0	0
400.34697002171	16.5	doublebond	17:0 C7+H, 14:1(9) C4-H	0	0	0	0	0	91	138	88	18	19	16	0	0	0	67	54	92	0	12	48	0	0	0	27	107	24	0	0	0
401.35479505378	30	doublebond	14:1(9) C4	0	0	0	0	0	19	51	120	0	11	0	0	0	0	44	17	72	0	0	0	0	0	0	7	15	0	0	0	0
402.36262008585	1.5	doublebond	14:1(9) C4+H	0	0	0	0	0	0	0	0	0	0	0	0	0	0	11	0	0	0	0	0	0	0	0	0	0	0	0	0	0
412.34697002171	15	doublebond	17:0 C8-H	0	0	0	0	0	56	100	115	11	41	11	0	0	0	20	38	0	0	0	0	0	0	0	30	0	49	0	0	0
413.35479505378	30	doublebond	17:0 C8	0	0	0	0	0	17	18	11	7	0	0	0	0	0	19	0	0	0	0	0	0	0	0	31	11	0	0	0	0
414.36262008585	16.5	doublebond	17:0 C8+H, 14:1(9) C5-H	0	0	0	0	0	25	85	52	10	0	21	0	0	0	11	58	12	0	19	11	0	0	0	14	13	39	0	0	0
415.37044511792	30	doublebond	14:1(9) C5	0	0	0	0	0	43	55	45	0	0	78	0	0	0	47	59	76	0	0	0	0	0	0	0	11	11	0	0	0
416.37827014999	1.5	doublebond	14:1(9) C5+H	0	0	0	0	0	11	0	0	0	0	0	0	0	0	0	0	0	0	0	0	0	0	0	0	0	0	0	0	0
426.36262008585	15	doublebond	17:0 C9-H	0	0	0	0	0	54	77	90	11	15	11	0	0	0	65	91	47	0	0	39	0	0	0	16	9	11	0	0	0
427.37044511792	30	doublebond	17:0 C9	0	0	0	0	0	9	51	22	0	0	14	0	0	0	0	53	11	0	0	0	0	0	0	0	0	0	0	0	0
428.37827014999	16.5	doublebond	17:0 C9+H, 14:1(9) C6-H	0	0	0	0	0	40	34	53	0	0	129	0	0	0	19	48	21	0	4	0	0	0	0	17	35	25	0	0	0
429.38609518206	30	doublebond	14:1(9) C6	0	0	0	0	0	238	170	251	58	25	14	0	0	0	103	91	104	0	37	10	0	0	0	69	54	61	0	0	0
430.39392021413	1.5	doublebond	14:1(9) C6+H	0	0	0	0	0	0	0	0	0	0	0	0	0	0	0	0	0	0	0	0	0	0	0	0	0	0	0	0	0
440.37827014999	15	doublebond	17:0 C10-H	0	0	0	0	0	164	136	65	18	42	57	0	0	0	66	45	39	0	11	58	0	0	0	23	11	53	0	0	0
441.38609518206	30	doublebond	17:0 C10	0	0	0	0	0	35	72	23	0	24	11	0	0	0	39	14	12	0	0	0	0	0	0	40	0	16	0	0	0
442.39392021413	121.5	doublebond, doublebond_high	17:0 C10+H, 14:1(9) C7-H	0	0	0	0	0	186	399	265	42	52	33	0	0	0	98	150	168	0	65	14	0	0	0	44	91	92	0	0	0
443.4017452462	60	doublebond	14:1(9) C7	0	0	0	0	0	418	325	373	40	32	60	0	0	0	223	344	269	0	14	46	0	0	0	142	112	108	0	0	0
444.40957027827	1.5	doublebond	14:1(9) C7+H	0	0	0	0	0	0	0	0	0	0	0	0	0	0	0	0	0	0	0	0	0	0	0	0	0	0	0	0	0
454.39392021413	15	doublebond	17:0 C11-H	0	0	0	0	0	97	73	92	14	20	26	0	0	0	37	71	232	0	0	0	0	0	0	47	41	11	0	0	0
455.4017452462	30	doublebond	17:0 C11	0	0	0	0	0	29	31	168	0	20	0	0	0	0	0	53	11	0	0	0	0	0	0	15	10	0	0	0	0
456.40957027827	16.5	doublebond	17:0 C11+H, 14:1(9) C8-H	0	0	0	0	0	94	30	67	20	16	0	0	0	0	44	42	42	0	0	11	0	0	0	48	24	11	0	0	0
457.41739531034	30	doublebond	14:1(9) C8	0	0	0	0	0	123	238	76	6	17	0	0	0	0	41	74	53	0	0	0	0	0	0	48	60	17	0	0	0
458.42522034241	1.5	doublebond	14:1(9) C8+H	0	0	0	0	0	0	34	0	0	0	0	0	0	0	39	0	0	0	0	0	0	0	0	0	0	0	0	0	0
468.40957027827	15	doublebond	17:0 C12-H	0	0	0	0	0	37	30	49	0	15	9	0	0	0	87	33	85	0	0	0	0	0	0	61	22	11	0	0	0
469.41739531034	37.5	doublebond	17:0 C12, 14:1(9) C9-H	0	0	0	0	0	0	0	11	10	0	0	0	0	0	40	0	0	0	0	0	0	0	0	0	0	0	0	0	0
470.42522034241	16.5	doublebond, doublebond_low	17:0 C12+H, 14:1(9) C9	0	0	0	0	0	22	24	72	11	0	0	0	0	0	12	15	0	0	0	0	0	0	0	0	0	0	0	0	0
471.43304537448	1.5	doublebond	14:1(9) C9+H	0	0	0	0	0	11	19	89	0	0	0	0	0	0	9	0	12	0	0	0	0	0	0	0	0	0	0	0	0
482.42522034241	30	doublebond	17:0 C13-H, 14:1(9) C10-H	0	0	0	0	0	60	94	162	11	15	14	0	0	0	50	92	71	0	44	0	0	0	0	16	29	25	0	0	0
483.43304537448	60	doublebond	17:0 C13, 14:1(9) C10	0	0	0	0	0	14	52	38	0	0	0	0	0	0	29	41	11	0	0	0	0	0	0	0	58	0	0	0	0
484.44087040655	3	doublebond	17:0 C13+H, 14:1(9) C10+H	0	0	0	0	0	35	15	12	0	0	0	0	0	0	0	14	11	0	0	0	0	0	0	0	0	11	0	0	0
496.44087040655	75	doublebond	17:0 C14-H, 14:1(9) C11-H	0	0	0	0	0	102	419	340	32	13	9	0	0	0	141	107	85	0	3	0	0	0	0	39	25	37	0	0	0
497.44869543862	150	doublebond, doublebond_high	17:0 C14, 14:1(9) C11	0	0	0	0	0	39	73	160	24	11	55	0	0	0	28	65	28	0	0	0	0	0	0	21	11	27	0	0	0
498.45652047069	3	doublebond	17:0 C14+H, 14:1(9) C11+H	0	0	0	0	0	12	11	60	0	0	0	0	0	0	11	40	0	0	0	0	0	0	0	0	11	0	0	0	0
510.45652047069	30	doublebond	17:0 C15-H, 14:1(9) C12-H	0	0	0	0	0	60	63	57	21	0	11	0	0	0	109	71	106	0	24	0	0	0	0	84	22	42	0	0	0
511.46434550276	60	doublebond	17:0 C15, 14:1(9) C12	0	0	0	0	0	37	46	16	0	17	11	0	0	0	22	27	38	0	0	0	0	0	0	0	0	12	0	0	0
512.47217053483	3	doublebond	17:0 C15+H, 14:1(9) C12+H	0	0	0	0	0	11	22	31	0	11	11	0	0	0	0	0	0	0	0	0	0	0	0	0	0	11	0	0	0
515.25693043263	50	snposition	-CD2(Sn1)	0	0	0	0	0	0	0	0	0	0	0	0	0	0	24	13	0	0	0	0	0	0	0	0	0	0	0	0	0
524.47217053483	30	doublebond	17:0 C16-H, 14:1(9) C13-H	0	0	0	0	0	11	11	0	0	0	0	0	0	0	11	0	43	0	0	0	0	0	0	11	11	60	0	0	0
525.4799955669	60	doublebond	17:0 C16, 14:1(9) C13	0	0	0	0	0	11	9	11	0	0	0	0	0	0	0	0	0	0	0	0	0	0	0	0	11	0	0	0	0
526.48782059897	3	doublebond	17:0 C16+H, 14:1(9) C13+H	0	0	0	0	0	0	0	0	0	0	0	0	0	0	0	0	0	0	0	0	0	0	0	0	0	0	0	0	0
530.27730895656	80	none	-17:0-H2O	0	0	0	0	0	13	30	21	0	0	0	0	0	0	20	27	47	0	0	0	0	0	0	15	11	10	0	0	0
540.50347066311	500	metaboliteclass	Precursor -Header	0	0	0	0	0	2962	3930	2637	761	371	1011	0	0	0	2113	1651	1281	0	237	302	0	0	0	1019	1182	1636	0	0	0
548.28787364026	80	acylchain	-17:0	0	0	0	0	0	115	13	58	0	11	0	0	0	0	23	11	0	0	0	0	0	0	0	11	20	0	0	0	0
574.33990921312	80	none	-14:1(9)-H2O	0	0	0	0	0	70	105	154	0	0	11	0	0	0	102	35	27	0	0	9	0	0	0	37	45	13	0	0	0
592.35047389682	80	acylchain	-14:1(9)	0	0	0	0	0	12	38	18	0	0	0	0	0	0	14	0	42	0	0	9	0	0	0	5	0	0	0	0	0
655.50691495078	100	metaboliteclass	Precursor -C6H10O5	0	0	0	0	0	274	385	419	56	47	34	0	0	0	194	149	133	0	40	69	0	0	0	121	157	65	0	0	0
800.53318928606	200	none	[M+H]+	0	0	0	0	0	1357	1070	948	186	217	268	0	0	0	1018	723	702	0	109	151	0	0	0	388	288	269	0	0	0
817.55973836928	999	precursor	Precursor	0	0	0	0	0	6445	7655	6746	2659	1752	1923	0	0	0	5393	4159	3305	0	1081	979	0	0	0	3162	2344	2206	0	0	0
