## Supplementary material for "MS-DIAL 5 multimodal mass spectrometry data mining unveils lipidome complexities": Source data: AlignmentID001625.txt

m/z	Reference intensity	Spectrum	Comment	20230404_Blank_11_POS_EAD14	20230404_C12_10_POS_EAD14	20230404_C13_9_POS_EAD14_1	20230404_C13_9_POS_EAD14_2	20230404_C13_9_POS_EAD14_3	20230404_C13x1_1_POS_EAD14_1	20230404_C13x1_1_POS_EAD14_2	20230404_C13x1_1_POS_EAD14_3	20230404_C13x10_4_POS_EAD14_1	20230404_C13x10_4_POS_EAD14_2	20230404_C13x10_4_POS_EAD14_3	20230404_C13x100_7_POS_EAD14_1	20230404_C13x100_7_POS_EAD14_2	20230404_C13x100_7_POS_EAD14_3	20230404_C13x2_2_POS_EAD14_1	20230404_C13x2_2_POS_EAD14_2	20230404_C13x2_2_POS_EAD14_3	20230404_C13x20_5_POS_EAD14_1	20230404_C13x20_5_POS_EAD14_2	20230404_C13x20_5_POS_EAD14_3	20230404_C13x200_8_POS_EAD14_1	20230404_C13x200_8_POS_EAD14_2	20230404_C13x200_8_POS_EAD14_3	20230404_C13x5_3_POS_EAD14_1	20230404_C13x5_3_POS_EAD14_2	20230404_C13x5_3_POS_EAD14_3	20230404_C13x50_6_POS_EAD14_1	20230404_C13x50_6_POS_EAD14_2	20230404_C13x50_6_POS_EAD14_3
193.12981172756	500	metaboliteclass	Header	0	0	0	0	0	9800	7212	6106	4023	3630	4025	0	0	0	6991	4124	7154	3355	2904	1895	0	0	0	5428	3610	5282	1457	2044	2800
234.15636082857	150	metaboliteclass	Header+C2H3N	0	0	0	0	0	962	890	1405	252	460	320	0	0	0	730	725	801	288	109	281	0	0	0	550	830	683	61	144	51
262.15127544813	150	metaboliteclass	Header+C3H3NO	0	0	0	0	0	451	488	514	87	150	144	0	0	0	223	329	392	109	45	95	0	0	0	283	153	178	24	80	22
264.26857652999	100	acylchain	[sph+H]+ -Header -H2O	0	0	0	0	0	252	625	258	69	156	53	0	0	0	157	129	144	61	91	38	0	0	0	192	173	121	17	0	0
391.38086661589	200	acylchain	[FAA+C2H+adduct]+	0	0	0	0	0	202	359	266	31	130	199	0	0	0	148	128	208	15	20	0	0	0	0	104	71	164	11	19	11
500.38094102979	15	doublebond	24:1(15) C1-H	0	0	0	0	0	75	25	44	0	0	0	0	0	0	32	11	0	0	0	0	0	0	0	9	10	11	0	0	0
501.38876606186	30	doublebond	24:1(15) C1	0	0	0	0	0	57	32	57	11	11	0	0	0	0	11	68	14	0	0	7	0	0	0	0	0	0	0	0	0
502.39659109393	1.5	doublebond	24:1(15) C1+H	0	0	0	0	0	0	11	0	0	0	0	0	0	0	0	0	0	0	0	0	0	0	0	0	0	0	0	0	0
514.39659109393	15	doublebond	24:1(15) C2-H	0	0	0	0	0	47	78	28	0	0	0	0	0	0	11	11	13	0	0	0	0	0	0	0	0	11	0	0	0
515.404416126	45	doublebond	24:1(15) C2	0	0	0	0	0	17	52	62	34	40	0	0	0	0	55	52	51	11	0	11	0	0	0	21	15	11	0	0	0
516.41224115807	60	doublebond	24:1(15) C2+H	0	0	0	0	0	0	0	0	0	0	0	0	0	0	0	0	0	0	0	0	0	0	0	0	0	0	0	0	0
528.41224115807	60	doublebond	24:1(15) C3-H	0	0	0	0	0	26	56	55	11	0	11	0	0	0	38	19	57	0	0	0	0	0	0	0	0	0	0	0	0
529.42006619014	22.5	doublebond	24:1(15) C3	0	0	0	0	0	0	0	0	0	0	0	0	0	0	0	0	11	0	0	0	0	0	0	0	0	0	0	0	0
530.42789122221	15	doublebond	24:1(15) C3+H	0	0	0	0	0	0	0	0	0	0	0	0	0	0	0	0	0	0	0	0	0	0	0	0	0	0	0	0	0
542.42789122221	15	doublebond	24:1(15) C4-H	0	0	0	0	0	14	0	12	0	0	0	0	0	0	0	0	11	0	0	0	0	0	0	0	0	0	0	0	0
543.43571625428	30	doublebond	24:1(15) C4	0	0	0	0	0	7	23	25	0	0	4	0	0	0	23	11	11	0	0	0	0	0	0	0	0	87	0	0	0
544.44354128635	1.5	doublebond	24:1(15) C4+H	0	0	0	0	0	0	0	0	0	0	0	0	0	0	0	0	0	0	0	0	0	0	0	0	0	0	0	0	0
556.44354128635	15	doublebond	24:1(15) C5-H	0	0	0	0	0	0	11	11	0	0	0	0	0	0	0	12	25	0	0	0	0	0	0	0	0	0	0	0	0
557.45136631842	30	doublebond	24:1(15) C5	0	0	0	0	0	6	12	20	10	0	8	0	0	0	92	11	72	0	0	0	0	0	0	10	0	22	0	0	0
558.45919135049	1.5	doublebond	24:1(15) C5+H	0	0	0	0	0	0	4	0	0	0	0	0	0	0	0	0	0	0	0	0	0	0	0	0	0	0	0	0	0
570.45919135049	15	doublebond	24:1(15) C6-H	0	0	0	0	0	0	26	11	0	0	0	0	0	0	0	15	0	0	0	0	0	0	0	0	0	0	0	0	0
571.46701638256	30	doublebond	24:1(15) C6	0	0	0	0	0	48	10	0	0	0	15	0	0	0	26	35	15	0	11	0	0	0	0	23	13	0	0	0	0
572.47484141463	1.5	doublebond	24:1(15) C6+H	0	0	0	0	0	0	0	0	0	0	0	0	0	0	0	0	0	0	0	0	0	0	0	0	0	0	0	0	0
582.49557685921	200	acylchain	[FAA+C2H+Header+adduct]+	0	0	0	0	0	897	993	993	203	245	226	0	0	0	671	550	773	115	80	47	0	0	0	294	158	261	61	17	22
584.47484141463	15	doublebond	24:1(15) C7-H	0	0	0	0	0	0	14	0	0	0	0	0	0	0	0	0	0	0	0	0	0	0	0	0	0	0	0	0	0
585.4826664467	30	doublebond	24:1(15) C7	0	0	0	0	0	13	61	20	0	5	0	0	0	0	17	11	26	0	0	0	0	0	0	0	12	11	0	0	0
586.49049147877	1.5	doublebond	24:1(15) C7+H	0	0	0	0	0	0	0	0	0	0	0	0	0	0	0	0	0	0	0	0	0	0	0	0	0	0	0	0	0
598.49049147877	15	doublebond	24:1(15) C8-H	0	0	0	0	0	11	41	0	0	0	0	0	0	0	0	11	11	0	0	0	0	0	0	0	11	0	0	0	0
599.49831651084	30	doublebond	24:1(15) C8	0	0	0	0	0	117	32	11	0	0	0	0	0	0	71	11	15	0	0	0	0	0	0	0	88	0	0	0	0
600.50614154291	1.5	doublebond	24:1(15) C8+H	0	0	0	0	0	0	0	0	0	0	0	0	0	0	0	0	0	0	0	0	0	0	0	0	0	0	0	0	0
612.50614154291	30	doublebond	18:1(4)(1OH,3OH) C3-H, 24:1(15) C9-H	0	0	0	0	0	17	54	42	13	0	0	0	0	0	51	28	24	0	0	0	0	0	0	11	11	0	0	0	0
613.51396657498	60	doublebond	18:1(4)(1OH,3OH) C3, 24:1(15) C9	0	0	0	0	0	34	89	42	0	0	35	0	0	0	13	33	45	0	12	0	0	0	0	21	14	18	0	0	0
614.52179160705	7.5	doublebond	18:1(4)(1OH,3OH) C3+H, 24:1(15) C9+H	0	0	0	0	0	0	0	9	0	0	0	0	0	0	0	0	0	0	0	0	0	0	0	0	0	0	0	0	0
625.51396657498	15	doublebond, doublebond_low	18:1(4)(1OH,3OH) C4-H	0	0	0	0	0	25	87	0	0	11	0	0	0	0	13	0	30	0	0	0	0	0	0	11	0	0	0	0	0
626.52179160705	22.5	doublebond, doublebond_low	18:1(4)(1OH,3OH) C4, 24:1(15) C10-H	0	0	0	0	0	22	53	8	0	0	11	0	0	0	27	21	34	0	0	0	0	0	0	87	11	0	0	0	0
627.52961663912	31.5	doublebond, doublebond_low	18:1(4)(1OH,3OH) C4+H, 24:1(15) C10	0	0	0	0	0	68	0	11	4	0	0	0	0	0	0	0	0	0	11	0	0	0	0	35	0	11	0	0	0
628.53744167119	1.5	doublebond	24:1(15) C10+H	0	0	0	0	0	0	0	0	0	0	0	0	0	0	0	0	0	0	0	0	0	0	0	0	0	0	0	0	0
638.52179160705	15	doublebond	18:1(4)(1OH,3OH) C5-H	0	0	0	0	0	47	36	19	45	0	0	0	0	0	8	11	0	0	0	0	0	0	0	0	13	0	0	0	0
639.52961663912	30	doublebond	18:1(4)(1OH,3OH) C5	0	0	0	0	0	0	9	11	0	0	0	0	0	0	0	18	0	0	0	0	0	0	0	0	0	0	0	0	0
640.53744167119	21	doublebond	18:1(4)(1OH,3OH) C5+H, 24:1(15) C11-H	0	0	0	0	0	0	10	11	0	11	0	0	0	0	11	0	5	0	0	0	0	0	0	0	0	0	0	0	0
641.54526670326	30	doublebond	24:1(15) C11	0	0	0	0	0	32	20	0	0	0	0	0	0	0	17	11	0	0	0	0	0	0	0	0	0	11	0	0	0
642.55309173533	1.5	doublebond	24:1(15) C11+H	0	0	0	0	0	0	0	0	0	0	0	0	0	0	0	0	0	0	0	0	0	0	0	0	0	0	0	0	0
652.53744167119	60	doublebond	18:1(4)(1OH,3OH) C6-H	0	0	0	0	0	113	43	23	0	11	0	0	0	0	24	11	22	0	0	0	0	0	0	0	24	44	0	0	0
653.54526670326	120	doublebond	18:1(4)(1OH,3OH) C6	0	0	0	0	0	146	194	123	48	24	29	0	0	0	148	137	47	11	22	27	0	0	0	23	56	28	0	6	0
654.55309173533	16.5	doublebond	18:1(4)(1OH,3OH) C6+H, 24:1(15) C12-H	0	0	0	0	0	0	9	13	0	13	0	0	0	0	27	43	42	0	0	0	0	0	0	0	8	0	0	0	0
655.5609167674	30	doublebond	24:1(15) C12	0	0	0	0	0	0	0	0	0	0	17	0	0	0	11	28	11	0	0	0	0	0	0	0	0	0	0	0	0
656.56874179947	1.5	doublebond	24:1(15) C12+H	0	0	0	0	0	0	11	0	0	0	0	0	0	0	0	0	0	0	0	0	0	0	0	0	0	0	0	0	0
666.55309173533	15	doublebond	18:1(4)(1OH,3OH) C7-H	0	0	0	0	0	44	42	32	0	0	0	0	0	0	21	19	21	0	33	0	0	0	0	33	11	25	0	0	0
667.5609167674	30	doublebond	18:1(4)(1OH,3OH) C7	0	0	0	0	0	35	13	12	11	0	0	0	0	0	38	124	11	0	0	0	0	0	0	0	11	11	0	0	0
668.56874179947	126	doublebond, doublebond_high	18:1(4)(1OH,3OH) C7+H, 24:1(15) C13-H	0	0	0	0	0	70	130	95	27	22	11	0	0	0	45	137	146	6	0	32	0	0	0	126	86	37	11	11	0
669.57656683154	60	doublebond	24:1(15) C13	0	0	0	0	0	14	24	23	0	0	21	0	0	0	22	11	34	0	0	0	0	0	0	80	0	11	0	0	0
670.58439186361	1.5	doublebond	24:1(15) C13+H	0	0	0	0	0	0	0	0	0	0	0	0	0	0	0	0	0	0	0	0	0	0	0	0	0	0	0	0	0
680.56874179947	15	doublebond	18:1(4)(1OH,3OH) C8-H	0	0	0	0	0	62	0	0	0	0	0	0	0	0	0	0	45	0	0	0	0	0	0	0	0	0	0	0	0
681.57656683154	30	doublebond	18:1(4)(1OH,3OH) C8	0	0	0	0	0	24	15	52	0	0	33	0	0	0	0	17	14	0	0	0	0	0	0	0	11	0	0	0	0
682.58439186361	21	doublebond	18:1(4)(1OH,3OH) C8+H, 24:1(15) C14-H	0	0	0	0	0	0	26	26	42	0	0	0	0	0	0	0	15	0	0	0	0	0	0	0	0	0	0	0	0
683.59221689568	30	doublebond	24:1(15) C14	0	0	0	0	0	23	38	21	11	0	0	0	0	0	23	34	31	0	0	0	0	0	0	10	11	13	0	0	0
684.60004192775	1.5	doublebond	24:1(15) C14+H	0	0	0	0	0	5	25	0	0	0	0	0	0	0	11	14	0	0	0	0	0	0	0	0	0	0	0	0	0
694.58439186361	15	doublebond	18:1(4)(1OH,3OH) C9-H	0	0	0	0	0	0	50	20	0	0	44	0	0	0	18	15	11	0	0	0	0	0	0	0	0	0	0	0	0
695.59221689568	37.5	doublebond	18:1(4)(1OH,3OH) C9, 24:1(15) C15-H	0	0	0	0	0	22	11	11	0	0	0	0	0	0	13	11	11	11	0	0	0	0	0	11	0	11	0	0	0
696.60004192775	21	doublebond, doublebond_low	18:1(4)(1OH,3OH) C9+H, 24:1(15) C15	0	0	0	0	0	42	9	73	11	0	0	0	0	0	11	11	25	0	0	11	0	0	0	0	0	0	0	0	0
697.60786695982	1.5	doublebond	24:1(15) C15+H	0	0	0	0	0	0	0	0	0	0	0	0	0	0	0	0	0	0	0	0	0	0	0	0	0	0	0	0	0
708.60004192775	30	doublebond	18:1(4)(1OH,3OH) C10-H, 24:1(15) C16-H	0	0	0	0	0	81	136	108	0	11	0	0	0	0	0	24	79	0	22	10	0	0	0	36	14	82	0	0	0
709.60786695982	60	doublebond	18:1(4)(1OH,3OH) C10, 24:1(15) C16	0	0	0	0	0	195	75	76	0	25	11	0	0	0	27	0	20	0	0	0	0	0	0	11	0	0	0	11	0
710.61569199189	7.5	doublebond	18:1(4)(1OH,3OH) C10+H, 24:1(15) C16+H	0	0	0	0	0	64	0	28	0	11	0	0	0	0	84	0	0	15	18	0	0	0	0	0	47	0	0	0	0
722.61569199189	75	doublebond	18:1(4)(1OH,3OH) C11-H, 24:1(15) C17-H	0	0	0	0	0	45	35	78	11	11	18	0	0	0	30	35	59	0	11	0	0	0	0	11	0	0	0	0	0
723.62351702396	150	doublebond, doublebond_high	18:1(4)(1OH,3OH) C11, 24:1(15) C17	0	0	0	0	0	258	77	200	51	50	14	0	0	0	69	48	97	40	14	11	0	0	0	97	34	63	11	10	0
724.63134205603	7.5	doublebond	18:1(4)(1OH,3OH) C11+H, 24:1(15) C17+H	0	0	0	0	0	0	11	0	0	0	0	0	0	0	0	0	39	0	11	0	0	0	0	11	0	11	0	0	0
736.63134205603	30	doublebond	18:1(4)(1OH,3OH) C12-H, 24:1(15) C18-H	0	0	0	0	0	140	0	105	0	11	24	0	0	0	0	102	0	0	17	0	0	0	0	70	0	26	0	0	0
737.6391670881	60	doublebond	18:1(4)(1OH,3OH) C12, 24:1(15) C18	0	0	0	0	0	67	63	67	11	0	21	0	0	0	64	28	87	0	0	0	0	0	0	14	11	14	0	0	0
738.64699212017	7.5	doublebond	18:1(4)(1OH,3OH) C12+H, 24:1(15) C18+H	0	0	0	0	0	0	44	0	11	0	0	0	0	0	0	0	0	0	0	0	0	0	0	0	0	0	0	0	0
750.64699212017	30	doublebond	18:1(4)(1OH,3OH) C13-H, 24:1(15) C19-H	0	0	0	0	0	29	44	11	0	21	10	0	0	0	15	11	45	0	0	0	0	0	0	0	0	0	0	0	0
751.65481715224	60	doublebond	18:1(4)(1OH,3OH) C13, 24:1(15) C19	0	0	0	0	0	45	75	17	11	19	0	0	0	0	11	34	13	0	0	0	0	0	0	20	0	0	0	0	0
752.66264218431	7.5	doublebond	18:1(4)(1OH,3OH) C13+H, 24:1(15) C19+H	0	0	0	0	0	0	0	0	0	0	11	0	0	0	0	0	0	0	0	0	0	0	0	0	0	0	0	0	0
764.66264218431	30	doublebond	18:1(4)(1OH,3OH) C14-H, 24:1(15) C20-H	0	0	0	0	0	91	34	44	19	0	0	0	0	0	20	0	11	0	0	0	0	0	0	4	10	8	0	0	0
765.67046721638	60	doublebond	18:1(4)(1OH,3OH) C14, 24:1(15) C20	0	0	0	0	0	71	131	47	11	19	11	0	0	0	41	19	73	0	0	0	0	0	0	11	6	22	0	0	0
766.67829224845	7.5	doublebond	18:1(4)(1OH,3OH) C14+H, 24:1(15) C20+H	0	0	0	0	0	10	0	0	0	0	0	0	0	0	0	0	0	0	0	0	0	0	0	0	0	0	0	0	0
778.67829224845	30	doublebond	18:1(4)(1OH,3OH) C15-H, 24:1(15) C21-H	0	0	0	0	0	80	23	43	29	0	19	0	0	0	12	22	68	11	0	0	0	0	0	0	15	0	0	0	0
779.68611728052	60	doublebond	18:1(4)(1OH,3OH) C15, 24:1(15) C21	0	0	0	0	0	125	74	67	0	11	11	0	0	0	74	45	36	0	0	0	0	0	0	11	16	11	0	0	0
780.69394231259	7.5	doublebond	18:1(4)(1OH,3OH) C15+H, 24:1(15) C21+H	0	0	0	0	0	11	0	0	0	0	0	0	0	0	0	21	0	0	0	0	0	0	0	0	0	0	0	0	0
792.69394231259	30	doublebond	18:1(4)(1OH,3OH) C16-H, 24:1(15) C22-H	0	0	0	0	0	23	61	57	0	11	13	0	0	0	26	92	70	0	0	11	0	0	0	12	24	11	0	10	0
793.70176734466	60	doublebond	18:1(4)(1OH,3OH) C16, 24:1(15) C22	0	0	0	0	0	45	70	48	11	16	28	0	0	0	17	94	21	0	0	10	0	0	0	15	32	15	0	0	10
794.70959237673	7.5	doublebond	18:1(4)(1OH,3OH) C16+H, 24:1(15) C22+H	0	0	0	0	0	11	11	11	0	11	0	0	0	0	0	28	10	0	0	0	0	0	0	0	0	0	0	0	0
806.70959237673	30	doublebond	18:1(4)(1OH,3OH) C17-H, 24:1(15) C23-H	0	0	0	0	0	21	23	19	19	0	0	0	0	0	14	0	68	37	0	0	0	0	0	20	11	0	0	0	0
807.7174174088	60	doublebond	18:1(4)(1OH,3OH) C17, 24:1(15) C23	0	0	0	0	0	11	12	14	0	0	0	0	0	0	0	110	0	0	0	0	0	0	0	0	0	0	0	0	0
808.72524244087	7.5	doublebond	18:1(4)(1OH,3OH) C17+H, 24:1(15) C23+H	0	0	0	0	0	0	0	0	0	0	0	0	0	0	0	0	0	0	0	0	0	0	0	0	0	0	0	0	0
822.74089250501	999	precursor	Precursor	0	0	0	0	0	9031	11342	7238	4887	3054	5026	0	0	0	6190	6679	9963	2870	1957	1577	0	0	0	3560	2792	3472	1009	988	1348
