## Supplementary material for "MS-DIAL 5 multimodal mass spectrometry data mining unveils lipidome complexities": Source data: AlignmentID001643.txt

m/z	Reference intensity	Spectrum	Comment	20230404_Blank_11_POS_EAD14	20230404_C12_10_POS_EAD14	20230404_C13_9_POS_EAD14_1	20230404_C13_9_POS_EAD14_2	20230404_C13_9_POS_EAD14_3	20230404_C13x1_1_POS_EAD14_1	20230404_C13x1_1_POS_EAD14_2	20230404_C13x1_1_POS_EAD14_3	20230404_C13x10_4_POS_EAD14_1	20230404_C13x10_4_POS_EAD14_2	20230404_C13x10_4_POS_EAD14_3	20230404_C13x100_7_POS_EAD14_1	20230404_C13x100_7_POS_EAD14_2	20230404_C13x100_7_POS_EAD14_3	20230404_C13x2_2_POS_EAD14_1	20230404_C13x2_2_POS_EAD14_2	20230404_C13x2_2_POS_EAD14_3	20230404_C13x20_5_POS_EAD14_1	20230404_C13x20_5_POS_EAD14_2	20230404_C13x20_5_POS_EAD14_3	20230404_C13x200_8_POS_EAD14_1	20230404_C13x200_8_POS_EAD14_2	20230404_C13x200_8_POS_EAD14_3	20230404_C13x5_3_POS_EAD14_1	20230404_C13x5_3_POS_EAD14_2	20230404_C13x5_3_POS_EAD14_3	20230404_C13x50_6_POS_EAD14_1	20230404_C13x50_6_POS_EAD14_2	20230404_C13x50_6_POS_EAD14_3
184.07332101419	300	metaboliteclass	Header	0	0	0	0	0	7103	6353	5971	3693	4097	4312	1222	1070	1490	4683	4476	6907	3126	3261	3611	0	0	0	5849	4233	6063	1825	3741	1552
229.10271593568	100	metaboliteclass	Gly-O	0	0	0	0	0	2481	3682	4363	1024	593	1043	100	115	126	3285	3305	1913	579	756	131	0	0	0	1459	1906	1417	270	192	325
229.13600487212	150	metaboliteclass	Gly-C	0	0	0	0	0	0	0	0	0	0	0	126	0	76	0	0	0	0	218	675	0	0	0	0	0	0	0	0	0
414.82388276556	150	metaboliteclass	[Precursor]2+	0	0	0	0	0	702	1145	993	215	175	275	25	0	13	389	432	724	106	87	55	0	0	0	210	319	479	67	52	28
497.37623513748	50	acylchain	-22:4(7,10,13,16)-O	0	0	0	0	0	196	151	0	68	23	11	0	0	11	195	94	75	0	11	16	0	0	0	92	46	62	0	0	32
515.38679982118	50	acylchain	-22:4(7,10,13,16)	0	0	0	0	0	522	554	366	101	104	261	11	22	0	242	270	448	21	57	101	0	0	0	150	159	191	25	73	14
541.3660643766	5	doublebond	22:4(7,10,13,16) C1-H_p3	0	0	0	0	0	11	0	11	11	0	11	0	0	0	0	0	0	0	0	0	0	0	0	11	0	11	0	0	0
542.37388940867	10	doublebond	22:4(7,10,13,16) C1_p3	0	0	0	0	0	25	15	17	0	0	0	0	0	0	11	11	11	0	0	0	0	0	0	11	0	0	0	0	0
543.38171444074	0.5	doublebond	22:4(7,10,13,16) C1+H_p3	0	0	0	0	0	70	61	31	11	11	0	0	0	0	0	30	55	10	0	11	0	0	0	43	11	152	0	0	0
544.37150667769	50	snposition	-CD2(Sn1)	0	0	0	0	0	176	325	198	73	25	123	0	0	0	175	175	168	29	11	28	0	0	0	79	62	57	0	11	0
555.38171444074	5	doublebond	22:4(7,10,13,16) C2-H_p3	0	0	0	0	0	7	11	16	0	0	0	0	0	0	59	11	0	11	0	0	0	0	0	0	0	0	0	0	0
556.38953947281	15	doublebond	22:4(7,10,13,16) C2_p3	0	0	0	0	0	104	124	81	27	17	57	0	0	0	39	55	80	97	11	0	0	0	0	72	32	59	0	0	0
557.39736450488	20	doublebond	22:4(7,10,13,16) C2+H_p3	0	0	0	0	0	107	27	56	0	13	11	0	0	0	11	15	21	5	10	7	0	0	0	118	24	23	0	0	0
559.39188520162	50	acylchain	-17:0-O	0	0	0	0	0	125	89	71	34	61	27	0	0	0	75	45	54	32	14	9	0	0	0	34	43	103	0	11	0
569.39736450488	20	doublebond	22:4(7,10,13,16) C3-H_p3	0	0	0	0	0	198	255	218	64	30	23	0	0	0	136	122	96	17	28	11	0	0	0	147	78	76	0	7	0
570.40518953695	7.5	doublebond	22:4(7,10,13,16) C3_p3	0	0	0	0	0	58	15	18	15	7	0	0	0	0	11	0	35	0	0	0	0	0	0	0	26	0	0	0	0
571.41301456902	5	doublebond	22:4(7,10,13,16) C3+H_p3	0	0	0	0	0	0	0	0	0	0	0	0	0	0	0	0	0	0	0	0	0	0	0	0	0	0	0	0	0
577.40244988532	50	acylchain	-17:0	0	0	0	0	0	232	148	133	22	14	48	10	0	11	295	96	80	11	30	78	0	0	0	50	51	33	11	13	0
583.41301456902	5	doublebond	22:4(7,10,13,16) C4-H_p3	0	0	0	0	0	80	26	44	0	0	24	0	0	0	16	39	23	0	0	0	0	0	0	32	26	11	0	0	0
584.42083960109	10	doublebond	22:4(7,10,13,16) C4_p3	0	0	0	0	0	19	18	37	0	0	0	0	0	0	11	42	45	0	0	0	0	0	0	0	11	11	0	0	0
585.42866463316	0.5	doublebond	22:4(7,10,13,16) C4+H_p3	0	0	0	0	0	0	0	11	0	0	0	0	0	0	0	0	0	0	0	0	0	0	0	0	0	0	0	0	0
597.42866463316	40	doublebond, doublebond_high	22:4(7,10,13,16) C5-H_p3	0	0	0	0	0	88	82	66	44	7	43	0	0	0	50	90	34	38	33	35	0	0	0	44	30	35	8	0	0
598.43648966523	20	doublebond	22:4(7,10,13,16) C5_p3	0	0	0	0	0	36	79	47	0	79	0	0	0	0	19	166	14	0	0	0	0	0	0	10	0	14	0	0	11
599.4443146973	0.5	doublebond	22:4(7,10,13,16) C5+H_p3	0	0	0	0	0	11	0	0	0	0	0	0	0	0	0	0	0	0	0	0	0	0	0	0	0	0	0	0	0
603.38171444074	5	doublebond	17:0 C1-H	0	0	0	0	0	12	17	0	0	0	0	0	0	0	46	0	56	4	0	0	0	0	0	0	0	20	0	0	0
604.38953947281	10	doublebond	17:0 C1	0	0	0	0	0	33	14	24	0	0	45	0	0	0	21	7	18	0	0	0	0	0	0	12	12	11	0	0	0
605.39736450488	0.5	doublebond	17:0 C1+H	0	0	0	0	0	11	11	16	0	0	0	0	0	0	11	11	0	0	0	0	0	0	0	0	0	0	0	0	0
611.4443146973	5	doublebond	22:4(7,10,13,16) C6-H_p3	0	0	0	0	0	23	59	146	11	18	11	0	0	0	11	39	20	11	0	0	0	0	0	84	22	11	0	0	0
612.45213972937	10	doublebond	22:4(7,10,13,16) C6_p3	0	0	0	0	0	38	113	68	0	18	37	0	0	0	56	69	34	0	11	0	0	0	0	110	12	13	11	0	0
613.45996476144	0.5	doublebond	22:4(7,10,13,16) C6+H_p3	0	0	0	0	0	0	0	0	0	0	0	0	0	0	0	0	0	0	0	0	0	0	0	0	0	0	0	0	0
617.39736450488	5	doublebond	17:0 C2-H	0	0	0	0	0	44	14	41	0	11	12	0	0	0	5	11	11	10	0	0	0	0	0	0	13	0	0	0	0
618.40518953695	15	doublebond	17:0 C2	0	0	0	0	0	70	134	100	11	52	14	0	0	0	98	89	65	0	0	28	0	0	0	104	55	53	67	0	0
619.41301456902	20	doublebond	17:0 C2+H	0	0	0	0	0	33	37	109	11	7	0	0	0	0	28	22	10	11	0	0	0	0	0	13	11	39	0	0	0
624.45213972937	2.5	doublebond	22:4(7,10,13,16) C7-H_p3	0	0	0	0	0	11	20	0	10	0	0	0	0	0	0	11	11	0	0	0	0	0	0	0	0	0	0	0	0
625.45996476144	5	doublebond, doublebond_low	22:4(7,10,13,16) C7_p3	0	0	0	0	0	36	28	28	0	20	12	0	0	0	43	66	56	0	10	13	0	0	0	0	143	0	0	0	0
626.46778979351	0.5	doublebond	22:4(7,10,13,16) C7+H_p3	0	0	0	0	0	0	0	14	0	0	0	0	0	0	10	0	11	0	0	0	0	0	0	0	0	10	0	0	0
631.41301456902	20	doublebond	17:0 C3-H	0	0	0	0	0	58	100	42	11	36	0	0	0	0	24	31	11	0	0	11	0	0	0	0	15	0	0	0	27
632.42083960109	7.5	doublebond	17:0 C3	0	0	0	0	0	37	48	14	0	0	0	0	0	0	12	25	0	5	0	0	0	0	0	0	16	10	0	0	0
633.42866463316	5	doublebond	17:0 C3+H	0	0	0	0	0	0	0	0	0	0	0	0	0	0	0	0	0	11	0	0	0	0	0	0	0	0	0	0	0
637.45996476144	40	doublebond, doublebond_high	22:4(7,10,13,16) C8-H_p3	0	0	0	0	0	72	67	84	0	0	11	0	0	0	45	37	49	0	0	0	0	0	0	19	15	39	0	0	0
638.46778979351	20	doublebond	22:4(7,10,13,16) C8_p3	0	0	0	0	0	77	81	61	27	8	10	0	0	0	20	57	24	0	7	0	0	0	0	44	15	25	0	0	0
639.47561482558	40	doublebond, doublebond_high	22:4(7,10,13,16) C8+H_p3	0	0	0	0	0	175	231	80	0	44	66	0	0	0	103	129	46	0	0	20	0	0	0	12	46	14	0	10	0
644.56607090496	25	metaboliteclass	Precursor-Header	0	0	0	0	0	242	219	259	34	56	72	15	0	0	178	131	160	11	38	23	0	0	0	93	106	109	0	16	0
645.42866463316	5	doublebond	17:0 C4-H	0	0	0	0	0	30	25	11	0	0	0	0	0	0	24	0	11	0	0	0	0	0	0	0	0	9	0	0	0
646.43648966523	10	doublebond	17:0 C4	0	0	0	0	0	19	36	11	45	0	0	0	0	0	32	13	103	0	0	11	0	0	0	0	17	0	0	0	0
647.4443146973	0.5	doublebond	17:0 C4+H	0	0	0	0	0	0	0	28	0	0	11	0	0	0	0	23	0	0	0	0	0	0	0	0	0	11	0	0	0
651.47561482558	20	doublebond	22:4(7,10,13,16) C9-H_p3	0	0	0	0	0	78	67	82	32	0	11	0	0	0	75	36	52	0	10	72	0	0	0	19	26	12	0	0	10
652.48343985765	40	doublebond, doublebond_high	22:4(7,10,13,16) C9_p3	0	0	0	0	0	154	186	153	15	70	35	0	11	0	147	215	223	32	11	7	0	0	0	34	84	93	23	0	0
653.49126488972	0.5	doublebond	22:4(7,10,13,16) C9+H_p3	0	0	0	0	0	12	20	20	11	0	10	0	0	0	13	31	11	0	0	0	0	0	0	0	14	0	0	0	6
659.4443146973	5	doublebond	17:0 C5-H	0	0	0	0	0	36	37	36	0	0	0	0	0	0	20	32	235	0	0	0	0	0	0	0	0	0	0	0	0
660.45213972937	10	doublebond	17:0 C5	0	0	0	0	0	47	11	35	10	0	28	0	0	0	25	44	41	0	0	0	0	0	0	18	14	22	0	0	0
661.45996476144	0.5	doublebond	17:0 C5+H	0	0	0	0	0	0	0	11	0	0	0	0	0	0	0	35	0	0	0	0	0	0	0	17	0	0	0	0	0
664.48343985765	2.5	doublebond	22:4(7,10,13,16) C10-H_p3	0	0	0	0	0	64	89	12	0	0	30	0	0	0	29	25	31	0	0	0	0	0	0	8	71	7	0	0	0
665.49126488972	5	doublebond, doublebond_low	22:4(7,10,13,16) C10_p3	0	0	0	0	0	123	190	131	87	22	11	0	13	0	96	130	145	61	10	16	0	0	0	34	25	62	0	7	10
666.49908992179	0.5	doublebond	22:4(7,10,13,16) C10+H_p3	0	0	0	0	0	21	46	75	10	0	11	0	0	0	81	76	22	0	0	0	0	0	0	37	0	11	0	0	0
673.45996476144	5	doublebond	17:0 C6-H	0	0	0	0	0	21	33	15	16	0	11	0	0	0	32	34	42	0	11	9	0	0	0	28	33	12	0	0	0
674.46778979351	10	doublebond	17:0 C6	0	0	0	0	0	71	120	73	24	11	0	0	0	0	30	92	18	0	0	11	0	0	0	24	46	15	0	0	0
675.47561482558	0.5	doublebond	17:0 C6+H	0	0	0	0	0	11	27	34	38	11	62	0	0	0	16	6	0	0	0	0	0	0	0	0	18	12	0	0	0
677.49126488972	40	doublebond, doublebond_high	22:4(7,10,13,16) C11-H_p3	0	0	0	0	0	85	130	81	17	33	25	0	0	0	64	22	54	8	11	33	0	0	0	23	30	25	0	6	0
678.49908992179	20	doublebond	22:4(7,10,13,16) C11_p3	0	0	0	0	0	215	205	320	51	164	64	0	11	0	83	173	249	11	11	57	0	0	0	126	85	90	11	39	6
679.50691495386	40	doublebond, doublebond_high	22:4(7,10,13,16) C11+H_p3	0	0	0	0	0	99	224	277	30	39	38	0	7	0	43	217	98	18	10	14	0	0	0	88	61	55	11	0	0
687.47561482558	5	doublebond	17:0 C7-H	0	0	0	0	0	16	28	34	0	11	0	0	0	0	17	30	11	11	0	0	0	0	0	148	0	11	11	0	0
688.48343985765	10	doublebond	17:0 C7	0	0	0	0	0	92	38	120	14	0	0	0	0	0	42	42	20	0	11	0	0	0	0	47	14	0	0	11	0
689.49126488972	0.5	doublebond	17:0 C7+H	0	0	0	0	0	15	67	11	0	0	0	0	0	0	131	11	0	0	0	0	0	0	0	0	0	0	0	0	0
691.50691495386	20	doublebond	22:4(7,10,13,16) C12-H_p3	0	0	0	0	0	194	161	200	24	75	11	6	0	0	77	252	102	0	11	28	0	0	0	129	70	41	0	16	0
692.51473998593	40	doublebond, doublebond_high	22:4(7,10,13,16) C12_p3	0	0	0	0	0	111	140	91	27	11	31	0	0	0	54	49	169	0	10	0	0	0	0	38	101	74	0	0	0
693.522565018	0.5	doublebond	22:4(7,10,13,16) C12+H_p3	0	0	0	0	0	23	0	11	0	0	0	0	0	0	0	22	11	0	0	0	0	0	0	0	0	11	0	0	0
701.49126488972	5	doublebond	17:0 C8-H	0	0	0	0	0	48	56	61	10	0	14	0	11	0	74	11	15	0	0	0	0	0	0	26	0	11	0	0	0
702.49908992179	10	doublebond	17:0 C8	0	0	0	0	0	35	128	34	16	0	12	0	0	0	11	92	78	179	8	0	0	0	0	29	41	11	0	0	0
703.50691495386	0.5	doublebond	17:0 C8+H	0	0	0	0	0	11	36	33	0	0	11	0	0	0	14	65	17	0	0	11	0	0	0	0	14	11	0	0	0
704.51473998593	2.5	doublebond	22:4(7,10,13,16) C13-H_p3	0	0	0	0	0	63	25	20	0	0	0	0	0	0	30	15	16	0	0	0	0	0	0	0	0	0	0	0	0
705.522565018	5	doublebond, doublebond_low	22:4(7,10,13,16) C13_p3	0	0	0	0	0	57	23	9	11	0	0	0	0	0	31	12	16	0	0	19	0	0	0	10	47	11	0	0	0
706.53039005007	0.5	doublebond	22:4(7,10,13,16) C13+H_p3	0	0	0	0	0	10	11	0	0	0	0	0	0	0	0	0	0	0	0	0	0	0	0	0	0	0	0	0	0
715.50691495386	5	doublebond	17:0 C9-H	0	0	0	0	0	48	77	40	15	35	9	0	0	0	30	55	48	0	0	0	0	0	0	11	14	11	0	0	0
716.51473998593	10	doublebond	17:0 C9	0	0	0	0	0	56	57	53	11	0	74	0	0	0	67	47	48	20	0	13	0	0	0	31	60	11	0	0	0
717.522565018	40.5	doublebond, doublebond_high	17:0 C9+H, 22:4(7,10,13,16) C14-H_p3	0	0	0	0	0	143	53	148	22	14	34	0	0	0	39	60	89	7	0	0	0	0	0	55	65	50	0	0	0
718.53039005007	20	doublebond	22:4(7,10,13,16) C14_p3	0	0	0	0	0	53	82	200	62	37	48	0	0	0	99	32	111	0	11	0	0	0	0	127	32	35	0	0	0
719.53821508214	0.5	doublebond	22:4(7,10,13,16) C14+H_p3	0	0	0	0	0	29	11	78	0	0	0	0	0	0	0	0	0	0	0	0	0	0	0	0	11	0	0	0	0
729.522565018	5	doublebond	17:0 C10-H	0	0	0	0	0	61	51	28	27	11	15	0	0	0	41	26	34	0	11	0	0	0	0	0	11	11	0	0	0
730.53039005007	10	doublebond	17:0 C10	0	0	0	0	0	202	47	61	28	11	22	0	0	0	22	72	75	0	11	11	0	0	0	11	15	89	0	0	0
731.53821508214	20.5	doublebond	17:0 C10+H, 22:4(7,10,13,16) C15-H_p3	0	0	0	0	0	87	69	65	41	35	11	0	8	0	35	54	27	14	59	0	0	0	0	15	11	25	0	17	0
732.54604011421	40	doublebond, doublebond_high	22:4(7,10,13,16) C15_p3	0	0	0	0	0	103	52	55	0	23	0	0	0	0	17	82	25	0	0	0	0	0	0	11	11	12	14	0	0
733.55386514628	0.5	doublebond	22:4(7,10,13,16) C15+H_p3	0	0	0	0	0	11	0	51	0	0	0	0	0	0	16	0	0	0	0	0	0	0	0	0	0	0	0	0	0
743.53821508214	5	doublebond	17:0 C11-H	0	0	0	0	0	63	99	29	11	11	0	0	0	0	55	52	68	11	0	26	0	0	0	0	46	11	0	0	0
744.54604011421	12.5	doublebond	17:0 C11, 22:4(7,10,13,16) C16-H_p3	0	0	0	0	0	76	98	80	10	11	11	0	0	0	21	11	85	8	0	0	0	0	0	50	52	11	0	0	0
745.55386514628	5.5	doublebond, doublebond_low	17:0 C11+H, 22:4(7,10,13,16) C16_p3	0	0	0	0	0	0	22	27	17	58	0	0	0	0	16	0	11	0	0	0	0	0	0	0	0	10	0	0	0
746.56169017835	0.5	doublebond	22:4(7,10,13,16) C16+H_p3	0	0	0	0	0	11	77	12	0	0	0	0	0	0	0	16	46	0	0	0	0	0	0	11	6	11	0	11	0
757.55386514628	10	doublebond	17:0 C12-H, 22:4(7,10,13,16) C17-H_p3	0	0	0	0	0	55	117	48	11	0	76	0	0	10	27	40	136	6	0	6	0	0	0	23	58	16	0	0	0
758.56169017835	20	doublebond	17:0 C12, 22:4(7,10,13,16) C17_p3	0	0	0	0	0	150	98	125	23	11	13	0	0	0	17	89	0	0	27	0	0	0	0	86	19	56	0	10	0
759.56951521042	1	doublebond	17:0 C12+H, 22:4(7,10,13,16) C17+H_p3	0	0	0	0	0	0	11	0	0	11	0	0	0	0	0	0	0	0	0	0	0	0	0	0	0	11	0	0	0
771.56951521042	25	doublebond	17:0 C13-H, 22:4(7,10,13,16) C18-H_p3	0	0	0	0	0	75	243	171	44	11	15	0	0	0	122	86	83	59	60	0	0	0	0	27	11	16	23	11	0
772.57734024249	50	doublebond, doublebond_high	17:0 C13, 22:4(7,10,13,16) C18_p3	0	0	0	0	0	119	102	108	102	0	26	0	0	9	145	84	104	0	11	11	0	0	0	50	67	88	36	0	0
773.58516527456	1	doublebond	17:0 C13+H, 22:4(7,10,13,16) C18+H_p3	0	0	0	0	0	0	11	14	11	0	0	0	0	0	45	22	0	0	0	0	0	0	0	0	20	25	0	0	0
785.58516527456	10	doublebond	17:0 C14-H, 22:4(7,10,13,16) C19-H_p3	0	0	0	0	0	78	100	96	46	17	11	0	0	0	64	31	165	11	11	0	0	0	0	23	30	41	0	0	0
786.59299030663	20	doublebond	17:0 C14, 22:4(7,10,13,16) C19_p3	0	0	0	0	0	159	47	86	11	11	16	0	0	0	96	56	101	10	19	42	0	0	0	43	21	20	11	0	11
787.6008153387	1	doublebond	17:0 C14+H, 22:4(7,10,13,16) C19+H_p3	0	0	0	0	0	11	10	0	0	0	0	0	0	0	0	0	0	0	0	0	0	0	0	0	12	0	0	0	0
799.6008153387	10	doublebond	17:0 C15-H, 22:4(7,10,13,16) C20-H_p3	0	0	0	0	0	82	192	57	60	11	72	0	0	0	30	114	43	0	10	0	0	0	0	21	48	21	5	0	0
800.60864037077	20	doublebond	17:0 C15, 22:4(7,10,13,16) C20_p3	0	0	0	0	0	86	135	158	28	40	0	0	0	0	76	62	66	33	0	0	0	0	0	13	95	11	0	11	0
801.61646540284	1	doublebond	17:0 C15+H, 22:4(7,10,13,16) C20+H_p3	0	0	0	0	0	49	0	58	17	0	11	0	0	0	11	0	29	11	0	19	0	0	0	11	27	0	0	0	0
813.61646540284	10	doublebond	17:0 C16-H, 22:4(7,10,13,16) C21-H_p3	0	0	0	0	0	120	64	83	26	19	42	11	0	0	131	95	66	22	11	0	0	0	0	17	0	64	0	11	0
814.62429043491	20	doublebond	17:0 C16, 22:4(7,10,13,16) C21_p3	0	0	0	0	0	147	106	110	51	54	0	0	0	11	65	35	69	11	19	48	0	0	0	12	18	32	0	8	0
815.63211546698	1	doublebond	17:0 C16+H, 22:4(7,10,13,16) C21+H_p3	0	0	0	0	0	0	0	0	0	0	0	0	0	0	99	0	0	0	0	0	0	0	0	0	0	0	0	0	0
829.64776553112	999	precursor	Precursor	0	0	0	0	0	9995	7514	9812	5129	3777	4461	382	781	850	8313	8763	7011	3293	3419	3208	0	0	0	6955	5494	6568	1614	923	1895
