## Supplementary material for "MS-DIAL 5 multimodal mass spectrometry data mining unveils lipidome complexities": Source data: AlignmentID001649.txt

m/z	Reference intensity	Spectrum	Comment	20230404_Blank_11_POS_EAD14	20230404_C12_10_POS_EAD14	20230404_C13_9_POS_EAD14_1	20230404_C13_9_POS_EAD14_2	20230404_C13_9_POS_EAD14_3	20230404_C13x1_1_POS_EAD14_1	20230404_C13x1_1_POS_EAD14_2	20230404_C13x1_1_POS_EAD14_3	20230404_C13x10_4_POS_EAD14_1	20230404_C13x10_4_POS_EAD14_2	20230404_C13x10_4_POS_EAD14_3	20230404_C13x100_7_POS_EAD14_1	20230404_C13x100_7_POS_EAD14_2	20230404_C13x100_7_POS_EAD14_3	20230404_C13x2_2_POS_EAD14_1	20230404_C13x2_2_POS_EAD14_2	20230404_C13x2_2_POS_EAD14_3	20230404_C13x20_5_POS_EAD14_1	20230404_C13x20_5_POS_EAD14_2	20230404_C13x20_5_POS_EAD14_3	20230404_C13x200_8_POS_EAD14_1	20230404_C13x200_8_POS_EAD14_2	20230404_C13x200_8_POS_EAD14_3	20230404_C13x5_3_POS_EAD14_1	20230404_C13x5_3_POS_EAD14_2	20230404_C13x5_3_POS_EAD14_3	20230404_C13x50_6_POS_EAD14_1	20230404_C13x50_6_POS_EAD14_2	20230404_C13x50_6_POS_EAD14_3
186.01620006089	100	metaboliteclass	Header	0	0	0	0	0	376	375	293	94	62	83	0	0	0	259	116	219	0	0	0	0	0	0	56	105	83	0	0	0
231.04559498238	100	metaboliteclass	Gly-O	0	0	0	0	0	184	224	308	32	0	45	0	0	0	105	130	69	0	0	0	0	0	0	14	11	10	0	0	0
231.07888391882	150	metaboliteclass	Gly-C	0	0	0	0	0	0	0	0	0	158	0	0	0	0	0	138	65	0	0	0	0	0	0	76	57	89	0	0	0
253.25259211268	100	acylchain	17:0 acyl	0	0	0	0	0	134	64	53	0	0	12	0	0	0	31	16	10	0	0	0	0	0	0	18	11	10	0	0	0
315.26824217682	100	acylchain	22:4(7,10,13,16) acyl	0	0	0	0	0	0	0	16	0	0	0	0	0	0	11	0	29	0	0	0	0	0	0	0	0	0	0	0	0
315.31801560753	50	acylchain	-Header -22:4(7,10,13,16)-O	0	0	0	0	0	62	117	58	55	9	16	0	0	0	22	37	81	0	0	0	0	0	0	11	13	0	0	0	0
332.32075525916	150	acylchain	-Header -22:4(7,10,13,16)	0	0	0	0	0	268	192	605	83	141	72	0	0	0	203	159	241	0	0	0	0	0	0	61	88	81	0	0	0
358.30001981458	15	doublebond	22:4(7,10,13,16) C1-H_p3	0	0	0	0	0	0	10	8	0	0	0	0	0	0	0	12	11	0	0	0	0	0	0	0	0	0	0	0	0
359.30784484665	30	doublebond	22:4(7,10,13,16) C1_p3	0	0	0	0	0	10	0	0	0	0	0	0	0	0	0	0	19	0	0	0	0	0	0	0	0	0	0	0	0
360.31566987872	1.5	doublebond	22:4(7,10,13,16) C1+H_p3	0	0	0	0	0	24	11	10	0	0	0	0	0	0	0	11	11	0	0	0	0	0	0	0	0	0	0	0	0
361.30546211567	100	snposition	-Header -CD2(Sn1)	0	0	0	0	0	0	0	0	0	0	0	0	0	0	0	0	0	0	0	0	0	0	0	0	0	0	0	0	0
372.31566987872	15	doublebond	22:4(7,10,13,16) C2-H_p3	0	0	0	0	0	0	0	19	6	0	0	0	0	0	0	0	15	0	0	0	0	0	0	0	0	0	0	0	0
373.32349491079	45	doublebond	22:4(7,10,13,16) C2_p3	0	0	0	0	0	44	16	31	0	0	0	0	0	0	0	11	0	0	0	0	0	0	0	0	14	0	0	0	0
374.33131994286	60	doublebond	22:4(7,10,13,16) C2+H_p3	0	0	0	0	0	34	35	52	5	0	0	0	0	0	72	25	38	0	0	0	0	0	0	11	0	157	0	0	0
377.33366567167	50	acylchain	-Header -17:0-O	0	0	0	0	0	87	16	33	0	0	0	0	0	0	10	13	47	0	0	0	0	0	0	7	0	0	0	0	0
386.33131994286	60	doublebond	22:4(7,10,13,16) C3-H_p3	0	0	0	0	0	83	38	70	11	65	13	0	0	0	60	82	165	0	0	0	0	0	0	55	31	11	0	0	0
387.33914497493	22.5	doublebond	22:4(7,10,13,16) C3_p3	0	0	0	0	0	13	0	0	0	0	0	0	0	0	0	9	0	0	0	0	0	0	0	0	0	0	0	0	0
388.346970007	15	doublebond	22:4(7,10,13,16) C3+H_p3	0	0	0	0	0	0	0	0	0	0	0	0	0	0	0	0	0	0	0	0	0	0	0	0	0	0	0	0	0
394.3364053233	150	acylchain	-Header -17:0	0	0	0	0	0	40	95	121	0	64	16	0	0	0	29	91	81	0	0	0	0	0	0	19	87	63	0	0	0
400.346970007	15	doublebond	22:4(7,10,13,16) C4-H_p3	0	0	0	0	0	0	0	0	0	0	0	0	0	0	0	0	0	0	0	0	0	0	0	0	0	0	0	0	0
401.35479503907	30	doublebond	22:4(7,10,13,16) C4_p3	0	0	0	0	0	0	11	11	0	0	0	0	0	0	0	0	0	0	0	0	0	0	0	0	0	0	0	0	0
402.36262007114	1.5	doublebond	22:4(7,10,13,16) C4+H_p3	0	0	0	0	0	0	0	0	0	0	0	0	0	0	0	0	0	0	0	0	0	0	0	0	0	0	0	0	0
414.36262007114	120	doublebond, doublebond_high	22:4(7,10,13,16) C5-H_p3	0	0	0	0	0	20	40	23	0	0	0	0	0	0	4	16	0	0	0	0	0	0	0	10	0	0	0	0	0
415.37044510321	60	doublebond	22:4(7,10,13,16) C5_p3	0	0	0	0	0	12	0	0	0	0	0	0	0	0	0	12	0	0	0	0	0	0	0	0	0	0	0	0	0
416.37827013528	1.5	doublebond	22:4(7,10,13,16) C5+H_p3	0	0	0	0	0	0	0	0	0	0	0	0	0	0	0	0	0	0	0	0	0	0	0	0	0	0	0	0	0
420.31566987872	15	doublebond	17:0 C1-H	0	0	0	0	0	0	10	0	0	0	0	0	0	0	0	0	0	0	0	0	0	0	0	0	0	0	0	0	0
421.32349491079	30	doublebond	17:0 C1	0	0	0	0	0	0	0	0	0	0	0	0	0	0	0	0	0	0	0	0	0	0	0	0	0	0	0	0	0
422.33131994286	1.5	doublebond	17:0 C1+H	0	0	0	0	0	17	0	0	0	0	0	0	0	0	0	0	0	0	0	0	0	0	0	0	0	0	0	0	0
428.37827013528	15	doublebond	22:4(7,10,13,16) C6-H_p3	0	0	0	0	0	0	15	16	0	0	0	0	0	0	10	10	0	0	0	0	0	0	0	0	10	0	0	0	0
429.38609516735	30	doublebond	22:4(7,10,13,16) C6_p3	0	0	0	0	0	14	0	0	0	0	0	0	0	0	0	0	11	0	0	0	0	0	0	0	0	0	0	0	0
430.39392019942	1.5	doublebond	22:4(7,10,13,16) C6+H_p3	0	0	0	0	0	5	0	0	0	0	0	0	0	0	0	0	0	0	0	0	0	0	0	0	0	0	0	0	0
434.33131994286	15	doublebond	17:0 C2-H	0	0	0	0	0	0	0	0	0	0	0	0	0	0	0	0	0	0	0	0	0	0	0	0	0	0	0	0	0
435.33914497493	45	doublebond	17:0 C2	0	0	0	0	0	0	0	11	0	0	0	0	0	0	0	11	0	0	0	0	0	0	0	0	0	0	0	0	0
436.346970007	60	doublebond	17:0 C2+H	0	0	0	0	0	0	52	0	0	5	0	0	0	0	0	10	0	0	0	0	0	0	0	0	10	0	0	0	0
441.38609516735	7.5	doublebond	22:4(7,10,13,16) C7-H_p3	0	0	0	0	0	0	0	11	0	0	0	0	0	0	0	0	0	0	0	0	0	0	0	0	0	0	0	0	0
442.39392019942	15	doublebond, doublebond_low	22:4(7,10,13,16) C7_p3	0	0	0	0	0	21	22	14	0	0	0	0	0	0	11	0	58	0	0	0	0	0	0	0	0	0	0	0	0
443.40174523149	1.5	doublebond	22:4(7,10,13,16) C7+H_p3	0	0	0	0	0	0	0	11	0	0	0	0	0	0	0	0	0	0	0	0	0	0	0	0	0	0	0	0	0
448.346970007	60	doublebond	17:0 C3-H	0	0	0	0	0	0	0	16	0	0	0	0	0	0	0	40	10	0	0	0	0	0	0	0	0	0	0	0	0
449.35479503907	22.5	doublebond	17:0 C3	0	0	0	0	0	0	0	0	0	0	0	0	0	0	0	0	0	0	0	0	0	0	0	0	0	0	0	0	0
450.36262007114	15	doublebond	17:0 C3+H	0	0	0	0	0	0	0	0	0	0	0	0	0	0	0	0	0	0	0	0	0	0	0	0	0	0	0	0	0
454.39392019942	120	doublebond, doublebond_high	22:4(7,10,13,16) C8-H_p3	0	0	0	0	0	0	0	0	0	0	0	0	0	0	6	44	23	0	0	0	0	0	0	0	0	0	0	0	0
455.40174523149	60	doublebond	22:4(7,10,13,16) C8_p3	0	0	0	0	0	12	11	31	0	0	0	0	0	0	0	0	0	0	0	0	0	0	0	0	0	0	0	0	0
456.40957026356	120	doublebond, doublebond_high	22:4(7,10,13,16) C8+H_p3	0	0	0	0	0	40	11	0	0	0	0	0	0	0	0	0	20	0	0	0	0	0	0	10	30	0	0	0	0
462.36262007114	15	doublebond	17:0 C4-H	0	0	0	0	0	0	0	43	0	0	0	0	0	0	0	0	0	0	0	0	0	0	0	0	0	0	0	0	0
463.37044510321	30	doublebond	17:0 C4	0	0	0	0	0	0	34	0	0	0	0	0	0	0	8	0	0	0	0	0	0	0	0	0	0	0	0	0	0
464.37827013528	1.5	doublebond	17:0 C4+H	0	0	0	0	0	0	0	0	0	0	0	0	0	0	0	0	0	0	0	0	0	0	0	0	0	0	0	0	0
468.40957026356	60	doublebond	22:4(7,10,13,16) C9-H_p3	0	0	0	0	0	39	0	29	0	0	0	0	0	0	31	0	11	0	0	0	0	0	0	0	11	0	0	0	0
469.41739529563	120	doublebond, doublebond_high	22:4(7,10,13,16) C9_p3	0	0	0	0	0	13	0	11	0	0	0	0	0	0	11	10	15	0	0	0	0	0	0	0	0	0	0	0	0
470.4252203277	1.5	doublebond	22:4(7,10,13,16) C9+H_p3	0	0	0	0	0	0	0	0	0	0	0	0	0	0	0	0	0	0	0	0	0	0	0	0	0	0	0	0	0
476.37827013528	15	doublebond	17:0 C5-H	0	0	0	0	0	0	0	0	0	4	0	0	0	0	0	0	0	0	0	0	0	0	0	0	0	0	0	0	0
477.38609516735	30	doublebond	17:0 C5	0	0	0	0	0	0	0	18	0	0	0	0	0	0	0	0	0	0	0	0	0	0	0	0	0	0	0	0	0
478.39392019942	1.5	doublebond	17:0 C5+H	0	0	0	0	0	0	0	13	12	0	0	0	0	0	0	8	0	0	0	0	0	0	0	0	0	11	0	0	0
481.41739529563	7.5	doublebond	22:4(7,10,13,16) C10-H_p3	0	0	0	0	0	0	0	0	0	0	0	0	0	0	0	29	0	0	0	0	0	0	0	0	0	0	0	0	0
482.4252203277	15	doublebond, doublebond_low	22:4(7,10,13,16) C10_p3	0	0	0	0	0	35	11	9	0	0	0	0	0	0	5	22	27	0	0	0	0	0	0	0	0	0	0	0	0
483.43304535977	1.5	doublebond	22:4(7,10,13,16) C10+H_p3	0	0	0	0	0	0	0	0	0	0	0	0	0	0	0	0	0	0	0	0	0	0	0	0	0	0	0	0	0
490.39392019942	15	doublebond	17:0 C6-H	0	0	0	0	0	0	47	0	0	0	0	0	0	0	0	0	0	0	0	0	0	0	0	0	0	0	0	0	0
491.40174523149	30	doublebond	17:0 C6	0	0	0	0	0	0	0	0	0	0	0	0	0	0	11	0	0	0	0	0	0	0	0	0	0	0	0	0	0
492.40957026356	1.5	doublebond	17:0 C6+H	0	0	0	0	0	0	0	0	0	0	0	0	0	0	0	0	0	0	0	0	0	0	0	0	0	0	0	0	0
494.4252203277	120	doublebond, doublebond_high	22:4(7,10,13,16) C11-H_p3	0	0	0	0	0	19	24	0	0	0	0	0	0	0	14	0	11	0	0	0	0	0	0	17	0	0	0	0	0
495.43304535977	60	doublebond	22:4(7,10,13,16) C11_p3	0	0	0	0	0	0	0	0	0	0	0	0	0	0	8	0	0	0	0	0	0	0	0	0	0	11	0	0	0
496.44087039184	120	doublebond, doublebond_high	22:4(7,10,13,16) C11+H_p3	0	0	0	0	0	22	84	52	0	10	0	0	0	0	11	11	14	0	0	0	0	0	0	0	7	0	0	0	0
500.32693921625	50	acylchain	-22:4(7,10,13,16)-O	0	0	0	0	0	0	0	0	0	0	0	0	0	0	11	11	0	0	0	0	0	0	0	11	11	0	0	0	0
504.40957026356	15	doublebond	17:0 C7-H	0	0	0	0	0	0	0	0	0	0	0	0	0	0	0	0	0	0	0	0	0	0	0	0	0	0	0	0	0
505.41739529563	30	doublebond	17:0 C7	0	0	0	0	0	0	0	0	0	0	0	0	0	0	0	0	0	0	0	0	0	0	0	0	0	0	0	0	0
506.4252203277	1.5	doublebond	17:0 C7+H	0	0	0	0	0	0	0	0	0	0	0	0	0	0	0	10	8	0	0	0	0	0	0	0	0	0	0	0	0
508.44087039184	60	doublebond	22:4(7,10,13,16) C12-H_p3	0	0	0	0	0	11	26	21	44	0	0	0	0	0	10	0	11	0	0	0	0	0	0	0	14	11	0	0	0
509.44869542391	120	doublebond, doublebond_high	22:4(7,10,13,16) C12_p3	0	0	0	0	0	0	0	9	0	0	20	0	0	0	0	0	0	0	0	0	0	0	0	0	0	0	0	0	0
510.45652045598	1.5	doublebond	22:4(7,10,13,16) C12+H_p3	0	0	0	0	0	0	0	0	0	0	0	0	0	0	0	10	0	0	0	0	0	0	0	0	0	0	0	0	0
517.32967886788	50	acylchain	-22:4(7,10,13,16)	0	0	0	0	0	82	40	51	0	11	11	0	0	0	19	118	103	0	0	0	0	0	0	11	13	46	0	0	0
518.4252203277	15	doublebond	17:0 C8-H	0	0	0	0	0	0	0	0	0	0	0	0	0	0	21	0	44	0	0	0	0	0	0	0	0	0	0	0	0
519.43304535977	30	doublebond	17:0 C8	0	0	0	0	0	0	0	0	0	0	0	0	0	0	0	0	0	0	0	0	0	0	0	0	0	0	0	0	0
520.44087039184	1.5	doublebond	17:0 C8+H	0	0	0	0	0	11	0	0	0	0	0	0	0	0	0	34	0	0	0	0	0	0	0	0	0	0	0	0	0
521.44869542391	7.5	doublebond	22:4(7,10,13,16) C13-H_p3	0	0	0	0	0	0	0	0	0	0	0	0	0	0	23	0	33	0	0	0	0	0	0	0	0	0	0	0	0
522.45652045598	15	doublebond, doublebond_low	22:4(7,10,13,16) C13_p3	0	0	0	0	0	19	15	5	0	0	0	0	0	0	0	6	11	0	0	0	0	0	0	60	0	0	0	0	0
523.46434548805	1.5	doublebond	22:4(7,10,13,16) C13+H_p3	0	0	0	0	0	0	0	0	0	0	0	0	0	0	0	0	0	0	0	0	0	0	0	0	0	0	0	0	0
532.44087039184	15	doublebond	17:0 C9-H	0	0	0	0	0	0	10	11	0	0	0	0	0	0	0	11	0	0	0	0	0	0	0	0	0	0	0	0	0
533.44869542391	30	doublebond	17:0 C9	0	0	0	0	0	0	0	0	0	0	0	0	0	0	0	0	62	0	0	0	0	0	0	0	0	11	0	0	0
534.45652045598	121.5	doublebond, doublebond_high	17:0 C9+H, 22:4(7,10,13,16) C14-H_p3	0	0	0	0	0	7	22	11	0	0	0	0	0	0	33	0	11	0	0	0	0	0	0	0	11	7	0	0	0
535.46434548805	60	doublebond	22:4(7,10,13,16) C14_p3	0	0	0	0	0	0	11	4	0	0	0	0	0	0	32	0	11	0	0	0	0	0	0	0	0	11	0	0	0
536.47217052012	1.5	doublebond	22:4(7,10,13,16) C14+H_p3	0	0	0	0	0	0	0	0	11	0	0	0	0	0	0	0	13	0	0	0	0	0	0	0	0	0	0	0	0
546.31438572439	100	snposition	-CD2(Sn1)	0	0	0	0	0	0	0	0	0	0	0	0	0	0	0	0	0	0	0	0	0	0	0	0	0	0	0	0	0
546.45652045598	15	doublebond	17:0 C10-H	0	0	0	0	0	10	0	11	0	0	0	0	0	0	11	0	6	0	0	0	0	0	0	0	0	0	0	0	0
547.46434548805	30	doublebond	17:0 C10	0	0	0	0	0	11	23	11	0	0	0	0	0	0	0	0	0	0	0	0	0	0	0	0	0	0	0	0	0
548.47217052012	61.5	doublebond	17:0 C10+H, 22:4(7,10,13,16) C15-H_p3	0	0	0	0	0	37	45	27	21	0	0	0	0	0	6	26	14	0	0	0	0	0	0	0	11	11	0	0	0
549.47999555219	120	doublebond, doublebond_high	22:4(7,10,13,16) C15_p3	0	0	0	0	0	0	0	13	0	0	0	0	0	0	0	0	0	0	0	0	0	0	0	0	0	0	0	0	0
550.48782058426	1.5	doublebond	22:4(7,10,13,16) C15+H_p3	0	0	0	0	0	0	0	0	0	0	0	0	0	0	0	0	0	0	0	0	0	0	0	0	0	0	0	0	0
560.47217052012	15	doublebond	17:0 C11-H	0	0	0	0	0	11	0	11	0	0	0	0	0	0	0	10	0	0	0	0	0	0	0	0	0	0	0	0	0
561.47999555219	37.5	doublebond	17:0 C11, 22:4(7,10,13,16) C16-H_p3	0	0	0	0	0	0	0	0	0	0	0	0	0	0	0	0	0	0	0	0	0	0	0	0	0	0	0	0	0
562.34258928039	50	acylchain	-17:0-O	0	0	0	0	0	24	0	20	0	0	0	0	0	0	11	11	11	0	0	0	0	0	0	0	11	0	0	0	0
562.48782058426	16.5	doublebond, doublebond_low	17:0 C11+H, 22:4(7,10,13,16) C16_p3	0	0	0	0	0	10	0	8	0	0	11	0	0	0	11	0	0	0	0	0	0	0	0	0	0	7	0	0	0
563.49564561633	1.5	doublebond	22:4(7,10,13,16) C16+H_p3	0	0	0	0	0	11	21	17	0	0	0	0	0	0	11	34	5	0	0	0	0	0	0	0	0	0	0	0	0
574.48782058426	30	doublebond	17:0 C12-H, 22:4(7,10,13,16) C17-H_p3	0	0	0	0	0	0	38	0	0	0	0	0	0	0	0	0	0	0	0	0	0	0	0	0	0	0	0	0	0
575.49564561633	60	doublebond	17:0 C12, 22:4(7,10,13,16) C17_p3	0	0	0	0	0	0	11	0	0	0	0	0	0	0	0	0	0	0	0	0	0	0	0	0	0	0	0	0	0
576.5034706484	3	doublebond	17:0 C12+H, 22:4(7,10,13,16) C17+H_p3	0	0	0	0	0	0	0	0	0	0	0	0	0	0	0	0	0	0	0	0	0	0	0	0	0	8	0	0	0
579.34532893202	50	acylchain	-17:0	0	0	0	0	0	11	11	18	0	0	11	0	0	0	11	0	16	0	0	0	0	0	0	0	10	24	0	0	0
588.5034706484	75	doublebond	17:0 C13-H, 22:4(7,10,13,16) C18-H_p3	0	0	0	0	0	11	0	0	0	0	0	0	0	0	11	0	4	0	0	0	0	0	0	0	0	0	0	0	0
589.51129568047	150	doublebond, doublebond_high	17:0 C13, 22:4(7,10,13,16) C18_p3	0	0	0	0	0	0	0	8	0	0	0	0	0	0	0	0	0	0	0	0	0	0	0	0	0	0	0	0	0
590.51912071254	3	doublebond	17:0 C13+H, 22:4(7,10,13,16) C18+H_p3	0	0	0	0	0	0	0	0	0	0	0	0	0	0	0	0	0	0	0	0	0	0	0	0	0	0	0	0	0
602.51912071254	30	doublebond	17:0 C14-H, 22:4(7,10,13,16) C19-H_p3	0	0	0	0	0	11	0	0	0	0	0	0	0	0	0	0	0	0	0	0	0	0	0	0	0	11	0	0	0
603.52694574461	60	doublebond	17:0 C14, 22:4(7,10,13,16) C19_p3	0	0	0	0	0	28	0	25	0	0	0	0	0	0	0	0	0	0	0	0	0	0	0	0	0	0	0	0	0
604.53477077668	3	doublebond	17:0 C14+H, 22:4(7,10,13,16) C19+H_p3	0	0	0	0	0	0	0	0	0	0	0	0	0	0	0	0	0	0	0	0	0	0	0	0	0	0	0	0	0
616.53477077668	30	doublebond	17:0 C15-H, 22:4(7,10,13,16) C20-H_p3	0	0	0	0	0	0	0	11	0	0	0	0	0	0	0	11	0	0	0	0	0	0	0	0	0	0	0	0	0
617.54259580875	60	doublebond	17:0 C15, 22:4(7,10,13,16) C20_p3	0	0	0	0	0	11	0	0	0	0	0	0	0	0	11	0	0	0	0	0	0	0	0	0	0	11	0	0	0
618.55042084082	3	doublebond	17:0 C15+H, 22:4(7,10,13,16) C20+H_p3	0	0	0	0	0	0	10	0	0	0	0	0	0	0	0	0	11	0	0	0	0	0	0	0	0	0	0	0	0
630.55042084082	30	doublebond	17:0 C16-H, 22:4(7,10,13,16) C21-H_p3	0	0	0	0	0	0	0	0	0	0	0	0	0	0	0	0	0	0	0	0	0	0	0	0	0	0	0	0	0
631.55824587289	60	doublebond	17:0 C16, 22:4(7,10,13,16) C21_p3	0	0	0	0	0	0	0	0	0	0	0	0	0	0	0	0	0	0	0	0	0	0	0	0	0	0	0	0	0
632.56607090496	3	doublebond	17:0 C16+H, 22:4(7,10,13,16) C21+H_p3	0	0	0	0	0	0	0	0	0	0	0	0	0	0	0	0	0	0	0	0	0	0	0	0	0	0	0	0	0
646.5817209691	500	metaboliteclass	Precursor -C3H8NO6P	0	0	0	0	0	1183	938	1881	199	287	244	0	0	0	1167	886	897	0	0	0	0	0	0	362	465	602	0	0	0
786.59299030663	200	metaboliteclass	Precursor -CHO2	0	0	0	0	0	30	29	38	67	0	10	0	0	0	24	31	52	0	0	0	0	0	0	0	11	126	0	0	0
813.58007989412	100	metaboliteclass	Precursor -H2O	0	0	0	0	0	0	11	10	0	0	0	0	0	0	0	11	11	0	0	0	0	0	0	11	0	0	0	0	0
831.59064457782	999	precursor	Precursor	0	0	0	0	0	3320	3518	3840	1154	631	666	0	0	0	2216	2427	3768	0	0	0	0	0	0	1172	1813	1493	0	0	0
