## Supplementary material for "MS-DIAL 5 multimodal mass spectrometry data mining unveils lipidome complexities": Source data: AlignmentID001664.txt

m/z	Reference intensity	Spectrum	Comment	20230404_Blank_11_POS_EAD14	20230404_C12_10_POS_EAD14	20230404_C13_9_POS_EAD14_1	20230404_C13_9_POS_EAD14_2	20230404_C13_9_POS_EAD14_3	20230404_C13x1_1_POS_EAD14_1	20230404_C13x1_1_POS_EAD14_2	20230404_C13x1_1_POS_EAD14_3	20230404_C13x10_4_POS_EAD14_1	20230404_C13x10_4_POS_EAD14_2	20230404_C13x10_4_POS_EAD14_3	20230404_C13x100_7_POS_EAD14_1	20230404_C13x100_7_POS_EAD14_2	20230404_C13x100_7_POS_EAD14_3	20230404_C13x2_2_POS_EAD14_1	20230404_C13x2_2_POS_EAD14_2	20230404_C13x2_2_POS_EAD14_3	20230404_C13x20_5_POS_EAD14_1	20230404_C13x20_5_POS_EAD14_2	20230404_C13x20_5_POS_EAD14_3	20230404_C13x200_8_POS_EAD14_1	20230404_C13x200_8_POS_EAD14_2	20230404_C13x200_8_POS_EAD14_3	20230404_C13x5_3_POS_EAD14_1	20230404_C13x5_3_POS_EAD14_2	20230404_C13x5_3_POS_EAD14_3	20230404_C13x50_6_POS_EAD14_1	20230404_C13x50_6_POS_EAD14_2	20230404_C13x50_6_POS_EAD14_3
173.02095110287	100	metaboliteclass	Header	0	0	0	0	0	445	662	479	108	160	128	0	0	0	386	616	428	0	59	0	0	0	0	223	162	334	0	0	0
218.05034602436	350	metaboliteclass	Gly-O	0	0	0	0	0	325	368	174	88	157	59	0	0	0	280	216	139	0	68	0	0	0	0	243	90	44	0	0	0
218.0836349608	400	metaboliteclass	Gly-C	0	0	0	0	0	353	0	0	142	10	94	0	0	0	0	10	0	0	0	0	0	0	0	122	0	35	0	0	0
253.25259211268	100	acylchain	17:0 acyl	0	0	0	0	0	80	45	54	0	50	0	0	0	0	59	67	56	0	10	0	0	0	0	10	49	19	0	0	0
314.31019059017	100	acylchain	-Header -22:4(7,10,13,16)-H2O	0	0	0	0	0	11	36	27	0	39	43	0	0	0	11	23	11	0	0	0	0	0	0	0	0	11	0	0	0
315.26824217682	100	acylchain	22:4(7,10,13,16) acyl	0	0	0	0	0	16	149	7	22	0	0	0	0	0	0	0	0	0	0	0	0	0	0	0	0	0	0	0	0
332.32075527387	200	acylchain	-Header -22:4(7,10,13,16)	0	0	0	0	0	893	565	683	77	139	83	0	0	0	590	512	318	0	39	0	0	0	0	421	210	205	0	0	0
358.30001982929	15	doublebond	22:4(7,10,13,16) C1-H_p3	0	0	0	0	0	23	0	0	0	0	0	0	0	0	0	0	30	0	0	0	0	0	0	0	0	0	0	0	0
359.30784486136	30	doublebond	22:4(7,10,13,16) C1_p3	0	0	0	0	0	0	0	12	0	0	0	0	0	0	0	30	0	0	0	0	0	0	0	0	0	0	0	0	0
360.31566989343	1.5	doublebond	22:4(7,10,13,16) C1+H_p3	0	0	0	0	0	11	11	0	0	0	0	0	0	0	0	11	0	0	0	0	0	0	0	11	0	0	0	0	0
361.30546213038	100	snposition	-Header -CD2(Sn1)	0	0	0	0	0	9	11	11	0	0	0	0	0	0	11	0	0	0	0	0	0	0	0	0	0	0	0	0	0
372.31566989343	15	doublebond	22:4(7,10,13,16) C2-H_p3	0	0	0	0	0	0	31	17	0	15	0	0	0	0	0	17	19	0	0	0	0	0	0	0	0	0	0	0	0
373.3234949255	45	doublebond	22:4(7,10,13,16) C2_p3	0	0	0	0	0	30	30	16	11	20	0	0	0	0	138	18	11	0	0	0	0	0	0	11	29	11	0	0	0
374.33131995757	60	doublebond	22:4(7,10,13,16) C2+H_p3	0	0	0	0	0	74	84	35	11	0	15	0	0	0	24	16	41	0	11	0	0	0	0	30	0	24	0	0	0
376.32584065431	100	acylchain	-Header -17:0-H2O	0	0	0	0	0	98	68	61	12	62	24	0	0	0	72	65	48	0	0	0	0	0	0	24	26	8	0	0	0
386.33131995757	60	doublebond	22:4(7,10,13,16) C3-H_p3	0	0	0	0	0	101	160	161	15	11	28	0	0	0	81	67	36	0	0	0	0	0	0	40	62	16	0	0	0
387.33914498964	22.5	doublebond	22:4(7,10,13,16) C3_p3	0	0	0	0	0	52	9	0	0	0	0	0	0	0	0	31	0	0	10	0	0	0	0	0	11	0	0	0	0
388.34697002171	15	doublebond	22:4(7,10,13,16) C3+H_p3	0	0	0	0	0	0	0	0	0	0	0	0	0	0	0	0	0	0	0	0	0	0	0	0	0	0	0	0	0
394.33640533801	200	acylchain	-Header -17:0	0	0	0	0	0	172	191	139	44	60	22	0	0	0	168	159	79	0	10	0	0	0	0	32	61	32	0	0	0
400.34697002171	15	doublebond	22:4(7,10,13,16) C4-H_p3	0	0	0	0	0	27	11	46	0	0	0	0	0	0	11	7	0	0	0	0	0	0	0	11	0	0	0	0	0
401.35479505378	30	doublebond	22:4(7,10,13,16) C4_p3	0	0	0	0	0	27	0	0	0	0	0	0	0	0	0	0	0	0	0	0	0	0	0	0	0	0	0	0	0
402.36262008585	1.5	doublebond	22:4(7,10,13,16) C4+H_p3	0	0	0	0	0	0	0	0	0	0	0	0	0	0	0	0	0	0	0	0	0	0	0	0	0	0	0	0	0
414.36262008585	120	doublebond, doublebond_high	22:4(7,10,13,16) C5-H_p3	0	0	0	0	0	16	41	0	0	11	0	0	0	0	27	11	0	0	0	0	0	0	0	0	38	0	0	0	0
415.37044511792	60	doublebond	22:4(7,10,13,16) C5_p3	0	0	0	0	0	12	0	11	0	0	0	0	0	0	11	22	11	0	0	0	0	0	0	0	0	0	0	0	0
416.37827014999	1.5	doublebond	22:4(7,10,13,16) C5+H_p3	0	0	0	0	0	0	0	0	0	0	0	0	0	0	0	0	0	0	0	0	0	0	0	0	0	0	0	0	0
420.31566989343	15	doublebond	17:0 C1-H	0	0	0	0	0	0	11	0	0	0	0	0	0	0	0	11	42	0	0	0	0	0	0	0	0	0	0	0	0
421.3234949255	30	doublebond	17:0 C1	0	0	0	0	0	0	12	40	7	0	0	0	0	0	11	11	0	0	0	0	0	0	0	0	0	0	0	0	0
422.33131995757	1.5	doublebond	17:0 C1+H	0	0	0	0	0	0	0	0	0	0	0	0	0	0	0	0	0	0	0	0	0	0	0	0	0	0	0	0	0
428.37827014999	15	doublebond	22:4(7,10,13,16) C6-H_p3	0	0	0	0	0	0	30	0	0	15	0	0	0	0	0	0	5	0	0	0	0	0	0	11	0	11	0	0	0
429.38609518206	30	doublebond	22:4(7,10,13,16) C6_p3	0	0	0	0	0	39	11	40	14	0	0	0	0	0	0	49	13	0	0	0	0	0	0	0	0	14	0	0	0
430.39392021413	1.5	doublebond	22:4(7,10,13,16) C6+H_p3	0	0	0	0	0	11	0	6	0	0	0	0	0	0	0	0	0	0	0	0	0	0	0	0	0	0	0	0	0
434.33131995757	15	doublebond	17:0 C2-H	0	0	0	0	0	0	0	22	0	0	0	0	0	0	22	0	11	0	0	0	0	0	0	11	0	0	0	0	0
435.33914498964	45	doublebond	17:0 C2	0	0	0	0	0	7	5	11	0	0	0	0	0	0	8	36	0	0	0	0	0	0	0	0	0	66	0	0	0
436.34697002171	60	doublebond	17:0 C2+H	0	0	0	0	0	11	23	8	0	0	0	0	0	0	6	12	11	0	0	0	0	0	0	0	0	10	0	0	0
441.38609518206	7.5	doublebond	22:4(7,10,13,16) C7-H_p3	0	0	0	0	0	0	0	0	0	0	0	0	0	0	11	0	0	0	0	0	0	0	0	0	0	0	0	0	0
442.39392021413	15	doublebond, doublebond_low	22:4(7,10,13,16) C7_p3	0	0	0	0	0	0	15	9	0	0	0	0	0	0	65	19	11	0	0	0	0	0	0	9	12	5	0	0	0
443.4017452462	1.5	doublebond	22:4(7,10,13,16) C7+H_p3	0	0	0	0	0	10	21	32	0	0	0	0	0	0	0	0	8	0	0	0	0	0	0	0	0	0	0	0	0
448.34697002171	60	doublebond	17:0 C3-H	0	0	0	0	0	19	19	0	0	0	0	0	0	0	0	7	14	0	0	0	0	0	0	11	0	15	0	0	0
449.35479505378	22.5	doublebond	17:0 C3	0	0	0	0	0	10	10	0	0	0	0	0	0	0	0	0	0	0	0	0	0	0	0	0	0	0	0	0	0
450.36262008585	15	doublebond	17:0 C3+H	0	0	0	0	0	0	0	11	0	11	0	0	0	0	0	11	0	0	0	0	0	0	0	0	0	0	0	0	0
454.39392021413	120	doublebond, doublebond_high	22:4(7,10,13,16) C8-H_p3	0	0	0	0	0	0	16	8	0	0	0	0	0	0	0	11	10	0	0	0	0	0	0	0	0	0	0	0	0
455.4017452462	60	doublebond	22:4(7,10,13,16) C8_p3	0	0	0	0	0	11	57	20	0	11	0	0	0	0	0	50	0	0	0	0	0	0	0	9	0	0	0	0	0
456.40957027827	120	doublebond, doublebond_high	22:4(7,10,13,16) C8+H_p3	0	0	0	0	0	15	21	10	0	0	0	0	0	0	9	11	21	0	0	0	0	0	0	0	11	0	0	0	0
462.36262008585	15	doublebond	17:0 C4-H	0	0	0	0	0	0	11	11	0	0	0	0	0	0	0	11	0	0	0	0	0	0	0	0	0	0	0	0	0
463.37044511792	30	doublebond	17:0 C4	0	0	0	0	0	0	0	22	0	0	0	0	0	0	10	0	0	0	0	0	0	0	0	0	0	0	0	0	0
464.37827014999	1.5	doublebond	17:0 C4+H	0	0	0	0	0	0	0	11	0	0	0	0	0	0	10	0	0	0	0	0	0	0	0	0	0	0	0	0	0
468.40957027827	60	doublebond	22:4(7,10,13,16) C9-H_p3	0	0	0	0	0	42	11	25	0	11	11	0	0	0	11	0	30	0	0	0	0	0	0	0	11	0	0	0	0
469.41739531034	120	doublebond, doublebond_high	22:4(7,10,13,16) C9_p3	0	0	0	0	0	0	21	47	20	0	11	0	0	0	4	35	19	0	11	0	0	0	0	0	0	11	0	0	0
470.42522034241	1.5	doublebond	22:4(7,10,13,16) C9+H_p3	0	0	0	0	0	0	0	11	0	0	0	0	0	0	11	0	0	0	0	0	0	0	0	0	0	0	0	0	0
476.37827014999	15	doublebond	17:0 C5-H	0	0	0	0	0	11	0	8	0	0	0	0	0	0	0	11	0	0	0	0	0	0	0	0	0	0	0	0	0
477.38609518206	30	doublebond	17:0 C5	0	0	0	0	0	11	0	0	0	0	0	0	0	0	0	10	0	0	0	0	0	0	0	0	0	0	0	0	0
478.39392021413	1.5	doublebond	17:0 C5+H	0	0	0	0	0	11	0	0	0	0	0	0	0	0	34	0	0	0	0	0	0	0	0	0	0	0	0	0	0
481.41739531034	7.5	doublebond	22:4(7,10,13,16) C10-H_p3	0	0	0	0	0	0	39	11	0	11	0	0	0	0	19	0	0	0	0	0	0	0	0	0	93	11	0	0	0
482.42522034241	15	doublebond, doublebond_low	22:4(7,10,13,16) C10_p3	0	0	0	0	0	108	99	47	0	0	0	0	0	0	40	23	24	0	0	0	0	0	0	8	10	11	0	0	0
483.43304537448	1.5	doublebond	22:4(7,10,13,16) C10+H_p3	0	0	0	0	0	0	0	4	0	0	0	0	0	0	0	11	11	0	0	0	0	0	0	0	0	0	0	0	0
486.32386522616	100	acylchain	-22:4(7,10,13,16)-H2O	0	0	0	0	0	59	103	60	11	22	11	0	0	0	124	28	23	0	0	0	0	0	0	52	58	22	0	0	0
490.39392021413	15	doublebond	17:0 C6-H	0	0	0	0	0	0	0	59	0	0	0	0	0	0	43	11	99	0	0	0	0	0	0	0	0	0	0	0	0
491.4017452462	30	doublebond	17:0 C6	0	0	0	0	0	8	15	10	0	0	0	0	0	0	11	0	0	0	0	0	0	0	0	0	0	0	0	0	0
492.40957027827	1.5	doublebond	17:0 C6+H	0	0	0	0	0	0	14	11	0	0	0	0	0	0	0	0	0	0	15	0	0	0	0	0	0	0	0	0	0
494.42522034241	120	doublebond, doublebond_high	22:4(7,10,13,16) C11-H_p3	0	0	0	0	0	85	36	29	0	11	10	0	0	0	10	10	24	0	0	0	0	0	0	11	0	23	0	0	0
495.43304537448	60	doublebond	22:4(7,10,13,16) C11_p3	0	0	0	0	0	16	42	13	0	0	0	0	0	0	0	15	58	0	0	0	0	0	0	11	11	0	0	0	0
496.44087040655	120	doublebond, doublebond_high	22:4(7,10,13,16) C11+H_p3	0	0	0	0	0	5	67	61	13	0	0	0	0	0	17	13	34	0	0	0	0	0	0	11	109	11	0	0	0
504.33442990986	100	acylchain	-22:4(7,10,13,16)	0	0	0	0	0	60	26	68	0	0	13	0	0	0	26	11	11	0	0	0	0	0	0	11	0	36	0	0	0
504.40957027827	15	doublebond	17:0 C7-H	0	0	0	0	0	0	0	0	0	0	0	0	0	0	0	0	12	0	0	0	0	0	0	0	0	0	0	0	0
505.41739531034	30	doublebond	17:0 C7	0	0	0	0	0	0	34	6	0	0	0	0	0	0	0	0	0	0	0	0	0	0	0	0	0	0	0	0	0
506.42522034241	1.5	doublebond	17:0 C7+H	0	0	0	0	0	0	0	11	0	0	0	0	0	0	11	0	0	0	0	0	0	0	0	0	0	0	0	0	0
508.44087040655	60	doublebond	22:4(7,10,13,16) C12-H_p3	0	0	0	0	0	38	67	66	11	11	0	0	0	0	23	25	16	0	0	0	0	0	0	0	11	10	0	0	0
509.44869543862	120	doublebond, doublebond_high	22:4(7,10,13,16) C12_p3	0	0	0	0	0	72	14	21	0	0	0	0	0	0	0	0	9	0	0	0	0	0	0	0	0	0	0	0	0
510.45652047069	1.5	doublebond	22:4(7,10,13,16) C12+H_p3	0	0	0	0	0	14	0	9	0	0	0	0	0	0	0	0	11	0	0	0	0	0	0	0	0	0	0	0	0
515.30857208267	100	snposition	-H2O -CD2(Sn1)	0	0	0	0	0	0	0	0	0	0	0	0	0	0	0	0	0	0	0	0	0	0	0	0	0	0	0	0	0
518.42522034241	15	doublebond	17:0 C8-H	0	0	0	0	0	11	0	11	0	0	0	0	0	0	25	0	0	0	0	0	0	0	0	0	0	0	0	0	0
519.43304537448	30	doublebond	17:0 C8	0	0	0	0	0	0	0	0	0	0	0	0	0	0	0	0	0	0	0	0	0	0	0	0	0	0	0	0	0
520.44087040655	1.5	doublebond	17:0 C8+H	0	0	0	0	0	9	0	0	0	0	38	0	0	0	0	21	11	0	0	0	0	0	0	0	11	0	0	0	0
521.44869543862	7.5	doublebond	22:4(7,10,13,16) C13-H_p3	0	0	0	0	0	0	13	14	11	0	0	0	0	0	0	11	0	0	0	0	0	0	0	0	0	0	0	0	0
522.45652047069	15	doublebond, doublebond_low	22:4(7,10,13,16) C13_p3	0	0	0	0	0	17	25	12	0	13	11	0	0	0	50	10	11	0	0	0	0	0	0	9	0	11	0	0	0
523.46434550276	1.5	doublebond	22:4(7,10,13,16) C13+H_p3	0	0	0	0	0	0	11	0	0	0	0	0	0	0	0	0	0	0	0	0	0	0	0	0	0	0	0	0	0
532.44087040655	15	doublebond	17:0 C9-H	0	0	0	0	0	51	11	0	0	0	0	0	0	0	32	11	11	0	0	0	0	0	0	0	36	0	0	0	0
533.31913676637	100	snposition	-CD2(Sn1)	0	0	0	0	0	0	0	0	0	0	0	0	0	0	5	0	0	0	0	0	0	0	0	0	0	0	0	0	0
533.44869543862	30	doublebond	17:0 C9	0	0	0	0	0	18	38	0	0	0	0	0	0	0	11	0	11	0	0	0	0	0	0	0	0	0	0	0	0
534.45652047069	121.5	doublebond, doublebond_high	17:0 C9+H, 22:4(7,10,13,16) C14-H_p3	0	0	0	0	0	11	49	17	10	11	0	0	0	0	21	11	11	0	0	0	0	0	0	0	0	0	0	0	0
535.46434550276	60	doublebond	22:4(7,10,13,16) C14_p3	0	0	0	0	0	25	95	25	0	0	0	0	0	0	0	11	38	0	0	0	0	0	0	0	0	16	0	0	0
536.47217053483	1.5	doublebond	22:4(7,10,13,16) C14+H_p3	0	0	0	0	0	14	28	11	0	0	11	0	0	0	11	17	37	0	0	0	0	0	0	0	0	0	0	0	0
546.45652047069	15	doublebond	17:0 C10-H	0	0	0	0	0	11	21	11	0	0	0	0	0	0	33	15	43	0	0	0	0	0	0	0	0	0	0	0	0
547.46434550276	30	doublebond	17:0 C10	0	0	0	0	0	19	29	30	0	0	0	0	0	0	50	45	11	0	0	0	0	0	0	5	0	11	0	0	0
548.3395152903	100	acylchain	-17:0-H2O	0	0	0	0	0	27	11	0	0	0	0	0	0	0	10	0	13	0	0	0	0	0	0	0	0	0	0	0	0
548.47217053483	61.5	doublebond	17:0 C10+H, 22:4(7,10,13,16) C15-H_p3	0	0	0	0	0	12	42	14	0	0	4	0	0	0	11	18	18	0	0	0	0	0	0	8	8	11	0	0	0
549.4799955669	120	doublebond, doublebond_high	22:4(7,10,13,16) C15_p3	0	0	0	0	0	11	11	29	6	0	0	0	0	0	11	16	9	0	0	0	0	0	0	0	0	0	0	0	0
550.48782059897	1.5	doublebond	22:4(7,10,13,16) C15+H_p3	0	0	0	0	0	62	0	11	0	0	0	0	0	0	0	11	0	0	0	0	0	0	0	0	0	0	0	0	0
560.47217053483	15	doublebond	17:0 C11-H	0	0	0	0	0	10	20	27	0	0	0	0	0	0	31	8	23	0	0	0	0	0	0	0	0	0	0	0	0
561.4799955669	37.5	doublebond	17:0 C11, 22:4(7,10,13,16) C16-H_p3	0	0	0	0	0	16	11	0	0	0	0	0	0	0	0	0	0	0	0	0	0	0	0	0	0	0	0	0	0
562.48782059897	16.5	doublebond, doublebond_low	17:0 C11+H, 22:4(7,10,13,16) C16_p3	0	0	0	0	0	34	22	0	11	0	0	0	0	0	25	20	95	0	0	0	0	0	0	19	0	11	0	0	0
563.49564563104	1.5	doublebond	22:4(7,10,13,16) C16+H_p3	0	0	0	0	0	16	30	11	11	7	0	0	0	0	25	60	0	0	0	0	0	0	0	0	0	0	0	0	0
566.350079974	100	acylchain	-17:0	0	0	0	0	0	0	11	0	0	0	0	0	0	0	11	0	0	0	0	0	0	0	0	0	20	0	0	0	0
574.48782059897	30	doublebond	17:0 C12-H, 22:4(7,10,13,16) C17-H_p3	0	0	0	0	0	11	17	40	0	0	0	0	0	0	11	33	10	0	0	0	0	0	0	0	11	0	0	0	0
575.49564563104	60	doublebond	17:0 C12, 22:4(7,10,13,16) C17_p3	0	0	0	0	0	18	11	7	0	0	0	0	0	0	0	0	11	0	0	0	0	0	0	0	0	0	0	0	0
576.50347066311	3	doublebond	17:0 C12+H, 22:4(7,10,13,16) C17+H_p3	0	0	0	0	0	0	0	21	0	0	0	0	0	0	0	0	0	0	0	0	0	0	0	0	0	0	0	0	0
588.50347066311	75	doublebond	17:0 C13-H, 22:4(7,10,13,16) C18-H_p3	0	0	0	0	0	28	110	24	11	0	0	0	0	0	0	19	14	0	0	0	0	0	0	0	11	0	0	0	0
589.51129569518	150	doublebond, doublebond_high	17:0 C13, 22:4(7,10,13,16) C18_p3	0	0	0	0	0	11	11	11	0	0	0	0	0	0	0	11	11	0	0	0	0	0	0	0	0	0	0	0	0
590.51912072725	3	doublebond	17:0 C13+H, 22:4(7,10,13,16) C18+H_p3	0	0	0	0	0	0	0	5	0	0	0	0	0	0	11	0	0	0	0	0	0	0	0	0	0	0	0	0	0
602.51912072725	30	doublebond	17:0 C14-H, 22:4(7,10,13,16) C19-H_p3	0	0	0	0	0	9	35	11	10	0	0	0	0	0	11	0	29	0	27	0	0	0	0	0	0	0	0	0	0
603.52694575932	60	doublebond	17:0 C14, 22:4(7,10,13,16) C19_p3	0	0	0	0	0	0	9	0	0	0	0	0	0	0	12	0	0	0	0	0	0	0	0	0	0	28	0	0	0
604.53477079139	3	doublebond	17:0 C14+H, 22:4(7,10,13,16) C19+H_p3	0	0	0	0	0	0	0	0	0	0	0	0	0	0	0	0	0	0	0	0	0	0	0	0	0	0	0	0	0
616.53477079139	30	doublebond	17:0 C15-H, 22:4(7,10,13,16) C20-H_p3	0	0	0	0	0	11	13	14	0	11	0	0	0	0	55	0	13	0	0	0	0	0	0	0	12	11	0	0	0
617.54259582346	60	doublebond	17:0 C15, 22:4(7,10,13,16) C20_p3	0	0	0	0	0	37	0	4	0	11	0	0	0	0	11	0	0	0	0	0	0	0	0	0	0	10	0	0	0
618.55042085553	3	doublebond	17:0 C15+H, 22:4(7,10,13,16) C20+H_p3	0	0	0	0	0	11	0	14	0	0	0	0	0	0	0	0	0	0	0	0	0	0	0	0	0	0	0	0	0
630.55042085553	30	doublebond	17:0 C16-H, 22:4(7,10,13,16) C21-H_p3	0	0	0	0	0	0	0	0	0	0	0	0	0	0	0	0	0	0	0	0	0	0	0	56	0	0	0	0	0
631.5582458876	60	doublebond	17:0 C16, 22:4(7,10,13,16) C21_p3	0	0	0	0	0	0	0	0	0	0	0	0	0	0	0	0	0	0	0	0	0	0	0	0	0	0	0	0	0
632.56607091967	3	doublebond	17:0 C16+H, 22:4(7,10,13,16) C21+H_p3	0	0	0	0	0	0	0	0	0	0	0	0	0	0	0	0	0	0	0	0	0	0	0	0	0	0	0	0	0
646.58172098381	500	metaboliteclass	Precursor -C3H9O6P	0	0	0	0	0	2477	2370	1887	236	446	343	0	0	0	1619	1115	1011	0	221	0	0	0	0	764	1038	509	0	0	0
761.58516527148	100	metaboliteclass	Precursor -C3H6O2	0	0	0	0	0	101	137	68	0	11	27	0	0	0	54	35	13	0	0	0	0	0	0	11	16	17	0	0	0
817.61138001932	100	metaboliteclass	Precursor -H2O	0	0	0	0	0	0	282	261	0	0	60	0	0	0	122	170	0	0	0	0	0	0	0	85	0	61	0	0	0
818.5953956198	200	metaboliteclass	[M+H]+	0	0	0	0	0	670	250	189	45	133	29	0	0	0	171	257	86	0	30	0	0	0	0	120	84	82	0	0	0
835.62194470302	999	precursor	Precursor	0	0	0	0	0	3575	3370	3813	1158	840	1164	0	0	0	4212	2542	3298	0	434	0	0	0	0	1895	2087	1779	0	0	0
