## Supplementary material for "MS-DIAL 5 multimodal mass spectrometry data mining unveils lipidome complexities": Source data: AlignmentID001676.txt

m/z	Reference intensity	Spectrum	Comment	20230404_Blank_11_POS_EAD14	20230404_C12_10_POS_EAD14	20230404_C13_9_POS_EAD14_1	20230404_C13_9_POS_EAD14_2	20230404_C13_9_POS_EAD14_3	20230404_C13x1_1_POS_EAD14_1	20230404_C13x1_1_POS_EAD14_2	20230404_C13x1_1_POS_EAD14_3	20230404_C13x10_4_POS_EAD14_1	20230404_C13x10_4_POS_EAD14_2	20230404_C13x10_4_POS_EAD14_3	20230404_C13x100_7_POS_EAD14_1	20230404_C13x100_7_POS_EAD14_2	20230404_C13x100_7_POS_EAD14_3	20230404_C13x2_2_POS_EAD14_1	20230404_C13x2_2_POS_EAD14_2	20230404_C13x2_2_POS_EAD14_3	20230404_C13x20_5_POS_EAD14_1	20230404_C13x20_5_POS_EAD14_2	20230404_C13x20_5_POS_EAD14_3	20230404_C13x200_8_POS_EAD14_1	20230404_C13x200_8_POS_EAD14_2	20230404_C13x200_8_POS_EAD14_3	20230404_C13x5_3_POS_EAD14_1	20230404_C13x5_3_POS_EAD14_2	20230404_C13x5_3_POS_EAD14_3	20230404_C13x50_6_POS_EAD14_1	20230404_C13x50_6_POS_EAD14_2	20230404_C13x50_6_POS_EAD14_3
239.23803919399	200	acylchain	16:0+ Sn2, 16:0+	0	0	0	0	0	1210	1253	1083	78	170	181	18	11	10	1005	974	441	92	121	66	0	0	0	555	336	579	38	40	19
251.23803919399	100	acylchain	17:1(10)+	0	0	0	0	0	475	659	313	119	55	66	14	0	0	563	564	233	15	36	42	0	0	0	308	317	157	17	24	18
300.29454052603	100	acylchain	16:0+C3D3O Sn2	0	0	0	0	0	208	311	191	10	16	22	7	8	7	149	159	125	8	12	20	0	0	0	193	132	148	12	15	5
302.31019059017	100	acylchain	16:0+C3D5O	0	0	0	0	0	1052	1504	1021	112	261	94	9	25	5	943	620	533	14	97	190	0	0	0	442	389	548	47	52	41
314.31019059017	100	acylchain	17:1(10)+C3D5O	0	0	0	0	0	83	105	111	7	48	0	0	0	0	90	50	59	5	10	0	0	0	0	108	111	60	5	5	6
318.30510520973	200	acylchain	16:0+C3D5O2 Sn2, 16:0+C3D5O2	0	0	0	0	0	1599	1648	1438	137	221	236	15	39	16	1496	1128	938	141	246	81	0	0	0	949	749	578	72	38	52
330.30510520973	100	acylchain	17:1(10)+C3D5O2	0	0	0	0	0	497	465	320	45	56	47	5	0	0	398	433	277	26	83	16	0	0	0	195	170	134	29	36	15
420.900775069985	50	precursor	[Precursor]2+	0	0	0	0	0	424	676	600	50	81	50	5	10	5	367	516	295	10	30	79	0	0	0	195	183	215	34	18	10
556.53477079139	200	acylchain	-17:1(10) -O	0	0	0	0	0	4419	6071	3444	441	598	475	70	102	59	2618	3184	1586	366	331	240	0	0	0	1372	2262	1387	167	177	161
568.53477079139	400	acylchain	-16:0 -O, -16:0-O Sn2	0	0	0	0	0	5015	8054	5552	1384	998	1109	122	132	122	4903	3505	3468	353	819	1054	0	0	0	1772	2764	2792	269	283	258
574.54533547509	50	acylchain	-17:1(10)	0	0	0	0	0	71	170	98	10	11	28	0	0	0	71	90	94	5	22	9	0	0	0	52	51	79	6	5	5
586.54533547509	100	acylchain	-16:0, -16:0 Sn2	0	0	0	0	0	223	243	228	100	19	55	0	8	5	0	148	187	16	74	0	0	0	0	140	0	128	15	12	16
617.55114911373	12.5	doublebond	17:1(10) C1-H	0	0	0	0	0	0	0	0	0	0	0	0	0	0	0	0	0	0	0	0	0	0	0	0	0	0	0	0	0
618.5589741458	25	doublebond	17:1(10) C1	0	0	0	0	0	11	0	0	0	0	0	0	0	0	28	14	0	0	0	0	0	0	0	0	0	0	0	0	0
619.56679917787	1.25	doublebond	17:1(10) C1+H	0	0	0	0	0	0	0	0	0	0	0	0	0	0	0	0	0	0	0	0	0	0	0	0	0	0	0	0	0
629.55114911373	25	doublebond	16:0 C1-H, 16:0 C1-H	0	0	0	0	0	0	12	0	0	0	0	0	0	0	73	11	65	0	0	0	0	0	0	0	0	14	0	0	0
630.5589741458	50	doublebond	16:0 C1, 16:0 C1	0	0	0	0	0	47	52	38	11	0	27	0	0	0	11	52	73	0	11	23	0	0	0	11	11	82	0	0	0
631.56679917787	15	doublebond	16:0 C1+H, 16:0 C1+H, 17:1(10) C2-H	0	0	0	0	0	0	10	11	0	0	0	0	0	0	8	59	0	6	0	0	0	0	0	11	0	0	0	0	0
632.57462420994	37.5	doublebond	17:1(10) C2	0	0	0	0	0	92	129	80	11	48	35	0	0	0	74	109	116	11	11	10	0	0	0	39	50	38	0	6	10
633.58244924201	50	doublebond	17:1(10) C2+H	0	0	0	0	0	0	0	0	0	0	0	0	0	0	15	0	0	0	0	0	0	0	0	0	0	0	0	0	0
643.56679917787	25	doublebond	16:0 C2-H, 16:0 C2-H	0	0	0	0	0	22	24	38	0	0	29	0	0	0	13	44	11	0	0	0	0	0	0	0	0	17	6	0	0
644.57462420994	75	doublebond	16:0 C2, 16:0 C2	0	0	0	0	0	232	244	153	48	20	30	7	9	7	329	91	117	11	11	74	0	0	0	78	106	111	7	6	10
645.58244924201	150	doublebond	16:0 C2+H, 16:0 C2+H, 17:1(10) C3-H	0	0	0	0	0	51	40	32	0	0	0	0	0	0	53	21	31	0	0	0	0	0	0	47	8	8	0	0	6
646.59027427408	18.75	doublebond	17:1(10) C3	0	0	0	0	0	0	13	0	0	0	0	0	0	0	11	22	0	0	0	0	0	0	0	31	0	0	0	0	0
647.59809930615	12.5	doublebond	17:1(10) C3+H	0	0	0	0	0	0	0	0	0	0	0	0	0	0	11	0	0	0	0	0	0	0	0	0	0	0	0	0	0
657.58244924201	100	doublebond	16:0 C3-H, 16:0 C3-H	0	0	0	0	0	89	53	163	0	15	11	0	0	0	35	101	44	6	0	5	0	0	0	34	36	15	6	0	0
658.59027427408	37.5	doublebond	16:0 C3, 16:0 C3	0	0	0	0	0	8	5	33	0	0	0	0	0	0	13	32	26	0	0	0	0	0	0	9	38	17	0	0	0
659.59809930615	37.5	doublebond	16:0 C3+H, 16:0 C3+H, 17:1(10) C4-H	0	0	0	0	0	22	0	11	0	0	0	0	0	0	0	18	0	0	0	0	0	0	0	0	0	0	0	0	0
660.60592433822	25	doublebond	17:1(10) C4	0	0	0	0	0	11	18	15	0	0	0	0	0	0	35	11	11	0	0	0	0	0	0	14	11	24	0	0	0
661.61374937029	1.25	doublebond	17:1(10) C4+H	0	0	0	0	0	0	0	0	0	0	0	0	0	0	0	0	0	0	0	0	0	0	0	0	0	0	0	0	0
671.59809930615	25	doublebond	16:0 C4-H, 16:0 C4-H	0	0	0	0	0	11	24	13	0	0	0	0	0	0	15	11	0	0	0	10	0	0	0	0	11	0	0	0	0
672.60592433822	50	doublebond	16:0 C4, 16:0 C4	0	0	0	0	0	25	24	19	11	0	0	0	0	0	11	25	29	0	0	0	0	0	0	0	25	21	0	0	14
673.61374937029	15	doublebond	16:0 C4+H, 16:0 C4+H, 17:1(10) C5-H	0	0	0	0	0	78	11	0	0	0	0	0	0	0	0	0	0	0	0	0	0	0	0	0	0	0	0	0	0
674.62157440236	25	doublebond	17:1(10) C5	0	0	0	0	0	25	21	57	11	0	0	0	0	0	11	0	39	0	7	11	0	0	0	0	11	12	0	0	0
675.62939943443	1.25	doublebond	17:1(10) C5+H	0	0	0	0	0	0	11	0	0	0	0	0	0	0	0	0	0	0	0	0	0	0	0	0	0	0	0	0	0
685.61374937029	25	doublebond	16:0 C5-H, 16:0 C5-H	0	0	0	0	0	48	15	13	0	0	0	0	6	0	0	0	15	0	0	0	0	0	0	26	0	0	0	0	6
686.62157440236	50	doublebond	16:0 C5, 16:0 C5	0	0	0	0	0	14	48	37	0	0	10	0	0	0	112	19	87	0	0	0	0	0	0	16	6	22	6	0	0
687.62939943443	15	doublebond	16:0 C5+H, 16:0 C5+H, 17:1(10) C6-H	0	0	0	0	0	10	17	7	0	0	0	0	0	0	0	12	0	0	0	0	0	0	0	0	10	0	0	0	0
688.6372244665	25	doublebond	17:1(10) C6	0	0	0	0	0	11	11	64	0	0	0	0	0	0	15	11	16	0	0	11	0	0	0	0	11	11	0	0	6
689.64504949857	1.25	doublebond	17:1(10) C6+H	0	0	0	0	0	0	0	0	0	0	0	0	0	0	0	0	0	0	0	0	0	0	0	0	0	0	0	0	0
699.62939943443	25	doublebond	16:0 C6-H, 16:0 C6-H	0	0	0	0	0	54	29	55	0	0	0	0	0	0	22	21	12	0	0	0	0	0	0	71	0	17	0	6	0
700.6372244665	50	doublebond	16:0 C6, 16:0 C6	0	0	0	0	0	62	37	73	0	23	16	0	0	0	77	68	64	18	0	7	0	0	0	17	56	11	9	0	6
701.64504949857	15	doublebond	16:0 C6+H, 16:0 C6+H, 17:1(10) C7-H	0	0	0	0	0	0	0	18	0	0	0	0	0	0	0	34	0	6	0	0	0	0	0	13	11	0	0	0	0
702.65287453064	25	doublebond	17:1(10) C7	0	0	0	0	0	63	21	11	0	0	0	0	0	0	11	0	11	0	0	0	0	0	0	11	11	0	0	0	0
703.66069956271	1.25	doublebond	17:1(10) C7+H	0	0	0	0	0	0	0	0	0	0	0	0	0	0	0	0	0	0	0	0	0	0	0	0	0	0	0	0	0
713.64504949857	25	doublebond	16:0 C7-H, 16:0 C7-H	0	0	0	0	0	29	11	35	0	8	0	0	0	6	35	78	33	0	0	0	0	0	0	36	43	23	0	6	0
714.65287453064	50	doublebond	16:0 C7, 16:0 C7	0	0	0	0	0	72	71	72	17	11	18	0	0	0	24	94	81	7	0	0	0	0	0	98	18	11	0	6	0
715.66069956271	102.5	doublebond, doublebond_high	16:0 C7+H, 16:0 C7+H, 17:1(10) C8-H	0	0	0	0	0	73	78	13	0	0	11	0	6	0	43	20	15	6	0	0	0	0	0	12	0	0	0	0	0
716.66852459478	50	doublebond	17:1(10) C8	0	0	0	0	0	37	56	11	0	0	0	0	0	0	32	14	0	0	0	0	0	0	0	0	0	6	0	0	0
717.67634962685	1.25	doublebond	17:1(10) C8+H	0	0	0	0	0	0	0	0	0	0	0	0	0	0	0	10	0	0	0	0	0	0	0	0	0	0	0	0	0
727.66069956271	25	doublebond	16:0 C8-H, 16:0 C8-H	0	0	0	0	0	50	65	18	32	0	0	0	0	0	11	11	69	0	0	0	0	0	0	7	11	0	0	0	0
728.66852459478	50	doublebond	16:0 C8, 16:0 C8	0	0	0	0	0	57	53	69	0	0	0	0	0	0	58	79	55	0	0	0	0	0	0	39	23	30	6	0	0
729.67634962685	15	doublebond	16:0 C8+H, 16:0 C8+H, 17:1(10) C9-H	0	0	0	0	0	11	0	11	0	0	0	0	0	0	0	0	0	0	0	0	0	0	0	0	11	0	0	0	0
730.68417465892	25	doublebond	17:1(10) C9	0	0	0	0	0	12	22	22	0	0	0	0	0	0	17	53	11	0	0	0	0	0	0	0	15	83	0	0	0
731.69199969099	1.25	doublebond	17:1(10) C9+H	0	0	0	0	0	16	0	0	0	0	0	0	0	0	11	0	59	0	0	0	0	0	0	0	0	0	0	0	0
741.67634962685	25	doublebond	16:0 C9-H, 16:0 C9-H	0	0	0	0	0	156	64	142	11	21	0	0	6	0	114	321	112	10	11	37	0	0	0	37	32	91	8	6	0
742.68417465892	56.25	doublebond	16:0 C9, 16:0 C9, 17:1(10) C10-H	0	0	0	0	0	59	107	151	11	11	0	0	0	6	52	130	36	0	0	0	0	0	0	20	20	81	6	0	0
743.69199969099	15	doublebond, doublebond_low	16:0 C9+H, 16:0 C9+H, 17:1(10) C10	0	0	0	0	0	23	11	11	0	0	0	0	0	0	59	0	89	0	0	0	0	0	0	0	0	11	0	0	6
744.69982472306	1.25	doublebond	17:1(10) C10+H	0	0	0	0	0	0	0	0	0	0	0	0	0	0	0	0	0	0	0	0	0	0	0	0	0	0	0	0	0
755.69199969099	37.5	doublebond	16:0 C10-H, 16:0 C10-H, 17:1(10) C11-H	0	0	0	0	0	274	187	210	11	15	26	8	0	0	193	123	143	25	36	11	0	0	0	73	58	81	8	0	6
756.69982472306	75	doublebond	16:0 C10, 16:0 C10, 17:1(10) C11	0	0	0	0	0	67	95	166	13	0	15	6	0	0	57	75	49	0	0	0	0	0	0	76	32	18	6	8	0
757.70764975513	3.75	doublebond	16:0 C10+H, 16:0 C10+H, 17:1(10) C11+H	0	0	0	0	0	0	43	11	0	0	0	0	0	0	23	0	0	0	0	0	0	0	0	0	13	39	0	0	0
769.70764975513	75	doublebond	16:0 C11-H, 16:0 C11-H, 17:1(10) C12-H	0	0	0	0	0	71	186	49	15	0	0	0	0	0	26	28	19	10	0	0	0	0	0	18	45	26	6	0	6
770.7154747872	150	doublebond, doublebond_high	16:0 C11, 16:0 C11, 17:1(10) C12	0	0	0	0	0	157	106	77	19	15	20	0	0	0	154	107	154	10	35	11	0	0	0	64	49	37	10	6	6
771.72329981927	3.75	doublebond	16:0 C11+H, 16:0 C11+H, 17:1(10) C12+H	0	0	0	0	0	0	0	0	0	0	0	0	0	0	0	0	0	0	0	0	0	0	0	0	0	0	0	0	0
783.72329981927	37.5	doublebond	16:0 C12-H, 16:0 C12-H, 17:1(10) C13-H	0	0	0	0	0	88	54	24	0	0	74	0	0	0	37	11	187	0	0	0	0	0	0	0	15	15	0	0	0
784.73112485134	75	doublebond	16:0 C12, 16:0 C12, 17:1(10) C13	0	0	0	0	0	67	99	71	5	11	0	0	0	0	47	94	75	6	0	0	0	0	0	33	84	41	0	0	6
785.73894988341	3.75	doublebond	16:0 C12+H, 16:0 C12+H, 17:1(10) C13+H	0	0	0	0	0	0	11	11	0	0	0	0	0	0	0	0	0	0	0	0	0	0	0	0	0	0	0	0	0
797.73894988341	37.5	doublebond	16:0 C13-H, 16:0 C13-H, 17:1(10) C14-H	0	0	0	0	0	36	36	133	0	0	0	0	0	0	42	15	35	6	0	0	0	0	0	11	73	44	6	0	0
798.74677491548	75	doublebond	16:0 C13, 16:0 C13, 17:1(10) C14	0	0	0	0	0	135	143	114	0	40	0	0	0	0	84	41	19	6	15	11	0	0	0	52	33	28	6	6	6
799.75459994755	3.75	doublebond	16:0 C13+H, 16:0 C13+H, 17:1(10) C14+H	0	0	0	0	0	0	0	11	0	0	0	0	0	0	0	0	0	0	0	0	0	0	0	0	0	0	0	0	0
811.75459994755	37.5	doublebond	16:0 C14-H, 16:0 C14-H, 17:1(10) C15-H	0	0	0	0	0	28	67	55	0	11	11	0	6	0	21	46	89	6	0	0	0	0	0	13	286	65	0	0	0
812.76242497962	75	doublebond	16:0 C14, 16:0 C14, 17:1(10) C15	0	0	0	0	0	174	94	154	11	0	11	0	6	0	116	59	101	6	18	21	0	0	0	49	54	14	6	6	6
813.77025001169	3.75	doublebond	16:0 C14+H, 16:0 C14+H, 17:1(10) C15+H	0	0	0	0	0	10	67	0	0	0	0	0	0	0	0	11	0	0	0	0	0	0	0	0	0	0	0	0	0
824.77500105675	150	metaboliteclass	[M+H]+	0	0	0	0	0	64	49	84	0	0	11	6	6	0	53	68	32	0	15	0	0	0	0	73	55	25	0	0	0
825.77025001169	37.5	doublebond	16:0 C15-H, 16:0 C15-H, 17:1(10) C16-H	0	0	0	0	0	0	31	68	0	0	0	0	0	0	0	21	15	0	0	0	0	0	0	0	11	0	0	0	0
826.77807504376	75	doublebond	16:0 C15, 16:0 C15, 17:1(10) C16	0	0	0	0	0	61	90	20	0	0	0	0	0	0	0	11	0	0	0	0	0	0	0	0	11	32	0	0	0
827.78590007583	3.75	doublebond	16:0 C15+H, 16:0 C15+H, 17:1(10) C16+H	0	0	0	0	0	10	0	0	0	0	0	0	0	0	0	0	0	0	0	0	0	0	0	0	0	0	0	0	0
841.80155013997	999	precursor	Precursor	0	0	0	0	0	10882	10332	7831	2749	2441	2679	252	423	289	6855	6661	6679	1063	3534	1925	0	0	0	6022	5285	5623	1077	711	1268
