## Supplementary material for "MS-DIAL 5 multimodal mass spectrometry data mining unveils lipidome complexities": Source data: AlignmentID001684.txt

m/z	Reference intensity	Spectrum	Comment	20230404_Blank_11_POS_EAD14	20230404_C12_10_POS_EAD14	20230404_C13_9_POS_EAD14_1	20230404_C13_9_POS_EAD14_2	20230404_C13_9_POS_EAD14_3	20230404_C13x1_1_POS_EAD14_1	20230404_C13x1_1_POS_EAD14_2	20230404_C13x1_1_POS_EAD14_3	20230404_C13x10_4_POS_EAD14_1	20230404_C13x10_4_POS_EAD14_2	20230404_C13x10_4_POS_EAD14_3	20230404_C13x100_7_POS_EAD14_1	20230404_C13x100_7_POS_EAD14_2	20230404_C13x100_7_POS_EAD14_3	20230404_C13x2_2_POS_EAD14_1	20230404_C13x2_2_POS_EAD14_2	20230404_C13x2_2_POS_EAD14_3	20230404_C13x20_5_POS_EAD14_1	20230404_C13x20_5_POS_EAD14_2	20230404_C13x20_5_POS_EAD14_3	20230404_C13x200_8_POS_EAD14_1	20230404_C13x200_8_POS_EAD14_2	20230404_C13x200_8_POS_EAD14_3	20230404_C13x5_3_POS_EAD14_1	20230404_C13x5_3_POS_EAD14_2	20230404_C13x5_3_POS_EAD14_3	20230404_C13x50_6_POS_EAD14_1	20230404_C13x50_6_POS_EAD14_2	20230404_C13x50_6_POS_EAD14_3
261.03699508983	500	metaboliteclass	Header	0	0	0	0	0	1627	1298	1646	290	191	158	0	0	0	437	631	745	125	68	70	0	0	0	378	506	266	0	0	0
298.27889046189	80	none	-C6H13O9P -17:0-H2O	0	0	0	0	0	224	132	169	33	29	26	0	0	0	66	153	80	23	14	10	0	0	0	39	72	20	0	0	0
306.06639001132	200	metaboliteclass	Gly-O	0	0	0	0	0	1221	1481	1091	76	147	112	0	0	0	305	752	285	54	10	28	0	0	0	176	247	143	0	0	0
306.09967894776	250	metaboliteclass	Gly-C	0	0	0	0	0	0	0	0	152	0	0	0	0	0	0	0	584	0	28	29	0	0	0	0	0	0	0	0	0
314.31019059017	80	none	-C6H13O9P -16:1(9)-H2O	0	0	0	0	0	243	136	24	180	60	150	0	0	0	110	80	201	25	0	0	0	0	0	53	11	33	0	0	0
316.28945514559	100	acylchain	-C6H13O9P -17:0	0	0	0	0	0	601	636	583	63	56	65	0	0	0	155	385	252	0	25	29	0	0	0	357	138	97	0	0	0
332.32075527387	100	acylchain	-C6H13O9P -16:1(9)	0	0	0	0	0	1408	1145	597	216	141	183	0	0	0	362	1042	596	73	59	161	0	0	0	253	214	128	0	0	0
342.26871970101	15	doublebond	17:0 C1-H	0	0	0	0	0	72	30	64	0	0	21	0	0	0	21	54	46	0	0	0	0	0	0	13	11	14	0	0	0
343.27654473308	30	doublebond	17:0 C1	0	0	0	0	0	0	22	0	0	0	0	0	0	0	13	12	0	0	0	0	0	0	0	0	0	0	0	0	0
344.28436976515	1.5	doublebond	17:0 C1+H	0	0	0	0	0	36	64	75	10	11	8	0	0	0	0	44	72	10	0	0	0	0	0	28	11	11	0	0	0
356.28436976515	15	doublebond	17:0 C2-H	0	0	0	0	0	96	49	84	11	0	34	0	0	0	13	51	54	0	0	0	0	0	0	31	24	11	0	0	0
357.29219479722	45	doublebond	17:0 C2	0	0	0	0	0	47	64	67	0	10	11	0	0	0	50	120	38	10	0	11	0	0	0	8	24	56	0	0	0
358.30001982929	75	doublebond	16:1(9) C1-H, 17:0 C2+H	0	0	0	0	0	108	88	53	79	13	0	0	0	0	58	74	64	0	6	0	0	0	0	82	36	11	0	0	0
359.30784486136	30	doublebond	16:1(9) C1	0	0	0	0	0	24	11	15	0	0	0	0	0	0	0	28	0	0	0	0	0	0	0	8	0	0	0	0	0
360.31566989343	1.5	doublebond	16:1(9) C1+H	0	0	0	0	0	35	6	22	0	0	0	0	0	0	0	26	0	0	0	0	0	0	0	0	0	0	0	0	0
370.30001982929	60	doublebond	17:0 C3-H	0	0	0	0	0	204	204	674	12	20	28	0	0	0	85	162	103	0	49	6	0	0	0	83	69	35	0	0	0
371.30784486136	22.5	doublebond	17:0 C3	0	0	0	0	0	32	45	53	0	0	0	0	0	0	37	39	23	0	0	0	0	0	0	0	32	0	0	0	0
372.31566989343	30	doublebond	16:1(9) C2-H, 17:0 C3+H	0	0	0	0	0	71	45	44	11	0	24	0	0	0	32	42	54	0	11	11	0	0	0	18	31	24	0	0	0
373.3234949255	45	doublebond	16:1(9) C2	0	0	0	0	0	126	183	75	22	40	29	0	0	0	19	74	82	11	0	11	0	0	0	26	14	22	0	0	0
374.33131995757	60	doublebond	16:1(9) C2+H	0	0	0	0	0	30	18	39	11	0	0	0	0	0	47	131	70	0	0	14	0	0	0	22	29	0	0	0	0
384.31566989343	15	doublebond	17:0 C4-H	0	0	0	0	0	101	139	66	0	18	11	0	0	0	23	98	50	10	0	0	0	0	0	23	21	11	0	0	0
385.3234949255	30	doublebond	17:0 C4	0	0	0	0	0	50	48	28	0	0	7	0	0	0	22	10	11	0	0	0	0	0	0	0	0	10	0	0	0
386.33131995757	61.5	doublebond	16:1(9) C3-H, 17:0 C4+H	0	0	0	0	0	583	599	411	68	41	105	0	0	0	369	162	282	108	46	19	0	0	0	73	215	97	0	0	0
387.33914498964	22.5	doublebond	16:1(9) C3	0	0	0	0	0	51	59	57	0	0	10	0	0	0	8	14	21	0	0	8	0	0	0	0	13	13	0	0	0
388.34697002171	15	doublebond	16:1(9) C3+H	0	0	0	0	0	0	11	11	0	0	0	0	0	0	0	11	0	0	0	0	0	0	0	0	0	0	0	0	0
398.33131995757	15	doublebond	17:0 C5-H	0	0	0	0	0	49	73	39	9	25	15	0	0	0	37	28	57	0	0	0	0	0	0	13	10	17	0	0	0
399.33914498964	30	doublebond	17:0 C5	0	0	0	0	0	0	0	11	17	0	0	0	0	0	0	0	0	0	0	0	0	0	0	0	18	0	0	0	0
400.34697002171	16.5	doublebond	16:1(9) C4-H, 17:0 C5+H	0	0	0	0	0	124	98	268	32	0	32	0	0	0	119	61	54	0	0	0	0	0	0	31	35	29	0	0	0
401.35479505378	30	doublebond	16:1(9) C4	0	0	0	0	0	13	28	66	11	0	36	0	0	0	21	29	11	0	0	0	0	0	0	0	14	45	0	0	0
402.36262008585	1.5	doublebond	16:1(9) C4+H	0	0	0	0	0	47	0	0	0	0	0	0	0	0	0	0	0	0	0	0	0	0	0	0	0	0	0	0	0
412.34697002171	15	doublebond	17:0 C6-H	0	0	0	0	0	96	13	113	9	39	63	0	0	0	64	11	32	0	11	11	0	0	0	72	0	39	0	0	0
413.35479505378	30	doublebond	17:0 C6	0	0	0	0	0	25	99	163	11	11	11	0	0	0	17	36	0	0	0	15	0	0	0	11	13	0	0	0	0
414.36262008585	16.5	doublebond	16:1(9) C5-H, 17:0 C6+H	0	0	0	0	0	110	26	28	11	11	19	0	0	0	26	21	23	0	0	0	0	0	0	35	10	30	0	0	0
415.37044511792	30	doublebond	16:1(9) C5	0	0	0	0	0	25	62	310	0	0	11	0	0	0	18	47	24	0	0	0	0	0	0	11	16	36	0	0	0
416.37827014999	1.5	doublebond	16:1(9) C5+H	0	0	0	0	0	10	11	11	0	0	0	0	0	0	51	0	0	0	0	0	0	0	0	0	0	0	0	0	0
426.36262008585	15	doublebond	17:0 C7-H	0	0	0	0	0	169	209	137	50	19	38	0	0	0	107	65	109	5	40	0	0	0	0	79	44	61	0	0	0
427.37044511792	30	doublebond	17:0 C7	0	0	0	0	0	83	20	9	0	5	0	0	0	0	26	14	27	0	0	0	0	0	0	11	21	40	0	0	0
428.37827014999	16.5	doublebond	16:1(9) C6-H, 17:0 C7+H	0	0	0	0	0	119	216	143	11	87	22	0	0	0	147	38	82	11	37	0	0	0	0	41	92	18	0	0	0
429.38609518206	30	doublebond	16:1(9) C6	0	0	0	0	0	231	174	92	23	32	54	0	0	0	50	133	86	0	11	18	0	0	0	25	73	130	0	0	0
430.39392021413	1.5	doublebond	16:1(9) C6+H	0	0	0	0	0	0	0	0	0	0	0	0	0	0	0	0	0	0	0	0	0	0	0	0	0	0	0	0	0
440.37827014999	15	doublebond	17:0 C8-H	0	0	0	0	0	85	211	120	23	9	31	0	0	0	28	72	133	0	11	12	0	0	0	51	44	66	0	0	0
441.38609518206	30	doublebond	17:0 C8	0	0	0	0	0	60	52	26	0	0	35	0	0	0	21	67	11	0	0	0	0	0	0	0	11	19	0	0	0
442.39392021413	121.5	doublebond, doublebond_high	16:1(9) C7-H, 17:0 C8+H	0	0	0	0	0	292	644	251	34	95	61	0	0	0	248	219	90	63	41	61	0	0	0	90	151	83	0	0	0
443.4017452462	60	doublebond	16:1(9) C7	0	0	0	0	0	96	104	170	0	12	20	0	0	0	24	160	31	0	21	36	0	0	0	66	13	13	0	0	0
444.40957027827	1.5	doublebond	16:1(9) C7+H	0	0	0	0	0	11	0	11	0	0	0	0	0	0	0	0	0	0	0	0	0	0	0	0	0	0	0	0	0
454.39392021413	15	doublebond	17:0 C9-H	0	0	0	0	0	120	93	91	11	11	0	0	0	0	23	76	48	11	0	70	0	0	0	38	48	18	0	0	0
455.4017452462	30	doublebond	17:0 C9	0	0	0	0	0	87	80	72	13	0	0	0	0	0	30	23	28	0	0	0	0	0	0	11	14	23	0	0	0
456.40957027827	16.5	doublebond	16:1(9) C8-H, 17:0 C9+H	0	0	0	0	0	28	98	89	0	11	6	0	0	0	62	90	32	5	0	0	0	0	0	15	62	40	0	0	0
457.41739531034	30	doublebond	16:1(9) C8	0	0	0	0	0	147	83	137	22	29	59	0	0	0	69	85	61	0	7	0	0	0	0	59	32	19	0	0	0
458.42522034241	1.5	doublebond	16:1(9) C8+H	0	0	0	0	0	42	27	45	0	0	0	0	0	0	11	10	11	0	0	0	0	0	0	8	0	0	0	0	0
468.40957027827	15	doublebond	17:0 C10-H	0	0	0	0	0	226	165	91	15	35	16	0	0	0	32	49	27	0	6	0	0	0	0	30	11	18	0	0	0
469.41739531034	37.5	doublebond	16:1(9) C9-H, 17:0 C10	0	0	0	0	0	77	42	77	11	0	0	0	0	0	56	33	69	11	0	0	0	0	0	17	0	11	0	0	0
470.42522034241	16.5	doublebond, doublebond_low	16:1(9) C9, 17:0 C10+H	0	0	0	0	0	166	228	264	80	19	15	0	0	0	120	93	260	0	27	0	0	0	0	53	38	56	0	0	0
471.43304537448	1.5	doublebond	16:1(9) C9+H	0	0	0	0	0	782	885	417	85	201	238	0	0	0	410	332	157	26	36	13	0	0	0	198	83	318	0	0	0
482.42522034241	30	doublebond	16:1(9) C10-H, 17:0 C11-H	0	0	0	0	0	155	108	139	0	11	11	0	0	0	55	60	45	29	0	24	0	0	0	11	9	33	0	0	0
483.43304537448	60	doublebond	16:1(9) C10, 17:0 C11	0	0	0	0	0	81	61	31	0	0	7	0	0	0	16	34	12	0	0	0	0	0	0	23	10	21	0	0	0
484.44087040655	3	doublebond	16:1(9) C10+H, 17:0 C11+H	0	0	0	0	0	82	67	131	10	0	11	0	0	0	34	39	74	0	0	0	0	0	0	16	14	28	0	0	0
496.44087040655	75	doublebond	16:1(9) C11-H, 17:0 C12-H	0	0	0	0	0	82	96	280	18	7	22	0	0	0	63	69	35	22	0	0	0	0	0	44	32	51	0	0	0
497.44869543862	150	doublebond, doublebond_high	16:1(9) C11, 17:0 C12	0	0	0	0	0	103	22	0	0	0	0	0	0	0	11	7	18	0	6	0	0	0	0	45	0	12	0	0	0
498.45652047069	3	doublebond	16:1(9) C11+H, 17:0 C12+H	0	0	0	0	0	53	48	110	0	12	11	0	0	0	21	23	13	0	12	0	0	0	0	0	18	5	0	0	0
510.45652047069	30	doublebond	16:1(9) C12-H, 17:0 C13-H	0	0	0	0	0	88	86	85	0	14	31	0	0	0	11	49	74	0	11	0	0	0	0	47	99	47	0	0	0
511.46434550276	60	doublebond	16:1(9) C12, 17:0 C13	0	0	0	0	0	96	22	11	0	0	5	0	0	0	21	18	0	0	0	15	0	0	0	11	11	11	0	0	0
512.47217053483	3	doublebond	16:1(9) C12+H, 17:0 C13+H	0	0	0	0	0	11	16	73	0	0	0	0	0	0	0	17	8	0	0	0	0	0	0	0	0	0	0	0	0
524.47217053483	30	doublebond	16:1(9) C13-H, 17:0 C14-H	0	0	0	0	0	191	340	173	11	37	49	0	0	0	107	110	60	0	26	13	0	0	0	214	51	118	0	0	0
525.4799955669	60	doublebond	16:1(9) C13, 17:0 C14	0	0	0	0	0	47	42	17	0	0	0	0	0	0	11	54	11	0	0	0	0	0	0	0	17	53	0	0	0
526.48782059897	3	doublebond	16:1(9) C13+H, 17:0 C14+H	0	0	0	0	0	11	23	0	0	0	0	0	0	0	11	0	0	0	0	0	0	0	0	11	0	0	0	0	0
538.48782059897	30	doublebond	16:1(9) C14-H, 17:0 C15-H	0	0	0	0	0	61	108	158	29	20	31	0	0	0	53	41	85	0	0	11	0	0	0	29	62	14	0	0	0
539.49564563104	60	doublebond	16:1(9) C14, 17:0 C15	0	0	0	0	0	61	74	82	0	3	11	0	0	0	23	37	11	0	10	0	0	0	0	12	14	14	0	0	0
540.50347066311	3	doublebond	16:1(9) C14+H, 17:0 C15+H	0	0	0	0	0	89	11	0	0	0	0	0	0	0	0	0	46	0	0	0	0	0	0	28	0	0	0	0	0
552.50347066311	30	doublebond	16:1(9) C15-H, 17:0 C16-H	0	0	0	0	0	28	11	52	0	0	0	0	0	0	0	18	16	0	0	0	0	0	0	11	0	5	0	0	0
553.51129569518	60	doublebond	16:1(9) C15, 17:0 C16	0	0	0	0	0	10	55	0	0	0	0	0	0	0	19	0	21	13	0	0	0	0	0	0	0	0	0	0	0
554.51912072725	3	doublebond	16:1(9) C15+H, 17:0 C16+H	0	0	0	0	0	0	0	0	0	0	0	0	0	0	0	0	0	0	0	0	0	0	0	0	0	0	0	0	0
558.30860908484	80	none	-17:0-H2O	0	0	0	0	0	45	55	260	7	11	0	0	0	0	96	98	23	19	0	0	0	0	0	15	17	9	0	0	0
559.31953068919	50	snposition	-CD2(Sn1)	0	0	0	0	0	63	62	62	11	17	0	0	0	0	27	65	21	0	0	0	0	0	0	11	17	27	0	0	0
568.53477079139	500	metaboliteclass	Precursor -Header	0	0	0	0	0	4355	4320	3889	728	786	582	0	0	0	1811	2125	3288	393	503	291	0	0	0	1086	1137	2880	0	0	0
574.33990921312	80	none	-16:1(9)-H2O	0	0	0	0	0	368	192	153	11	15	11	0	0	0	80	100	61	11	0	11	0	0	0	16	21	140	0	0	0
576.31917376854	80	acylchain	-17:0	0	0	0	0	0	21	34	32	0	22	12	0	0	0	14	25	19	0	0	0	0	0	0	23	0	11	0	0	0
592.35047389682	80	acylchain	-16:1(9)	0	0	0	0	0	148	27	58	19	4	11	0	0	0	61	35	11	0	0	0	0	0	0	0	28	14	0	0	0
683.53821507906	100	metaboliteclass	Precursor -C6H10O5	0	0	0	0	0	414	483	375	160	102	94	0	0	0	279	461	276	22	84	12	0	0	0	99	143	325	0	0	0
828.56448941434	200	none	[M+H]+	0	0	0	0	0	817	700	1102	235	194	310	0	0	0	445	1181	622	166	171	56	0	0	0	163	414	254	0	0	0
845.59103849756	999	precursor	Precursor	0	0	0	0	0	5291	9541	8052	1764	2759	2210	0	0	0	5090	3943	7285	780	1487	1256	0	0	0	2895	4738	2596	0	0	0
