## Supplementary material for "MS-DIAL 5 multimodal mass spectrometry data mining unveils lipidome complexities": Source data: AlignmentID001734.txt

m/z	Reference intensity	Spectrum	Comment	20230404_Blank_11_POS_EAD14	20230404_C12_10_POS_EAD14	20230404_C13_9_POS_EAD14_1	20230404_C13_9_POS_EAD14_2	20230404_C13_9_POS_EAD14_3	20230404_C13x1_1_POS_EAD14_1	20230404_C13x1_1_POS_EAD14_2	20230404_C13x1_1_POS_EAD14_3	20230404_C13x10_4_POS_EAD14_1	20230404_C13x10_4_POS_EAD14_2	20230404_C13x10_4_POS_EAD14_3	20230404_C13x100_7_POS_EAD14_1	20230404_C13x100_7_POS_EAD14_2	20230404_C13x100_7_POS_EAD14_3	20230404_C13x2_2_POS_EAD14_1	20230404_C13x2_2_POS_EAD14_2	20230404_C13x2_2_POS_EAD14_3	20230404_C13x20_5_POS_EAD14_1	20230404_C13x20_5_POS_EAD14_2	20230404_C13x20_5_POS_EAD14_3	20230404_C13x200_8_POS_EAD14_1	20230404_C13x200_8_POS_EAD14_2	20230404_C13x200_8_POS_EAD14_3	20230404_C13x5_3_POS_EAD14_1	20230404_C13x5_3_POS_EAD14_2	20230404_C13x5_3_POS_EAD14_3	20230404_C13x50_6_POS_EAD14_1	20230404_C13x50_6_POS_EAD14_2	20230404_C13x50_6_POS_EAD14_3
239.23803919399	200	acylchain	16:0+, 16:0+	0	0	0	0	0	797	526	791	135	50	50	0	0	0	506	470	201	60	41	59	0	0	0	234	214	330	64	35	36
277.25368925813	100	acylchain	19:2(10,13)+ Sn2	0	0	0	0	0	886	322	619	85	35	58	0	0	0	338	401	286	38	10	20	0	0	0	137	384	333	16	25	16
302.31019059017	200	acylchain	16:0+C3D5O, 16:0+C3D5O	0	0	0	0	0	918	879	968	130	27	48	0	0	0	463	475	262	39	28	36	0	0	0	174	291	592	15	14	12
318.30510520973	200	acylchain	16:0+C3D5O2, 16:0+C3D5O2	0	0	0	0	0	1119	1313	1296	311	70	95	0	0	0	869	1293	690	170	105	75	0	0	0	509	555	813	42	43	86
338.31019059017	100	acylchain	19:2(10,13)+C3D3O Sn2	0	0	0	0	0	194	251	225	32	17	33	0	0	0	245	182	214	40	5	17	0	0	0	83	83	222	9	10	13
356.32075527387	100	acylchain	19:2(10,13)+C3D5O2 Sn2	0	0	0	0	0	268	461	438	17	36	52	0	0	0	197	71	105	24	11	12	0	0	0	40	131	62	11	10	7
433.908600102055	50	precursor	[Precursor]2+	0	0	0	0	0	679	504	520	138	23	61	0	0	0	584	332	334	49	22	8	0	0	0	138	387	295	15	22	21
556.53531935658	200	acylchain	-19:2(10,13)-O Sn2	0	0	0	0	0	2378	4400	2382	420	211	267	0	0	0	2724	2103	2903	180	266	332	0	0	0	1069	1086	1062	188	72	128
574.54588404028	50	acylchain	-19:2(10,13) Sn2	0	0	0	0	0	74	45	61	9	13	5	0	0	0	37	71	70	6	5	11	0	0	0	14	33	33	8	0	0
594.55042085553	400	acylchain	-16:0 -O, -16:0 -O	0	0	0	0	0	2870	2726	5400	605	366	538	0	0	0	2264	2847	3049	478	346	474	0	0	0	1581	1789	2568	178	140	157
612.56098553923	100	acylchain	-16:0, -16:0	0	0	0	0	0	198	240	239	21	10	18	0	0	0	0	0	138	0	12	0	0	0	0	54	59	43	9	0	4
617.55114911373	12.5	doublebond	19:2(10,13) C1-H	0	0	0	0	0	0	0	0	0	0	0	0	0	0	0	0	0	0	0	0	0	0	0	4	0	0	0	0	0
618.5589741458	25	doublebond	19:2(10,13) C1	0	0	0	0	0	0	11	0	0	0	0	0	0	0	21	0	0	0	0	0	0	0	0	4	0	0	0	0	0
619.56679917787	1.25	doublebond	19:2(10,13) C1+H	0	0	0	0	0	0	0	0	0	0	0	0	0	0	0	0	0	0	0	0	0	0	0	0	0	0	0	0	0
631.56679917787	12.5	doublebond	19:2(10,13) C2-H	0	0	0	0	0	0	0	0	0	0	0	0	0	0	0	0	0	0	0	0	0	0	0	0	0	0	0	0	0
632.57462420994	37.5	doublebond	19:2(10,13) C2	0	0	0	0	0	120	77	49	11	10	0	0	0	0	33	26	11	10	0	0	0	0	0	10	20	21	6	6	0
633.58244924201	50	doublebond	19:2(10,13) C2+H	0	0	0	0	0	0	0	0	0	0	0	0	0	0	0	0	0	0	0	0	0	0	0	0	0	11	0	0	0
645.58244924201	50	doublebond	19:2(10,13) C3-H	0	0	0	0	0	11	16	11	0	6	0	0	0	0	0	11	0	0	0	0	0	0	0	0	0	0	0	0	0
646.59027427408	18.75	doublebond	19:2(10,13) C3	0	0	0	0	0	11	0	0	0	0	0	0	0	0	0	60	11	0	0	0	0	0	0	4	0	0	0	0	0
647.59809930615	12.5	doublebond	19:2(10,13) C3+H	0	0	0	0	0	0	0	0	0	0	0	0	0	0	0	11	0	0	0	0	0	0	0	0	0	0	0	0	0
655.56679917787	25	doublebond	16:0 C1-H, 16:0 C1-H	0	0	0	0	0	11	11	45	0	0	0	0	0	0	15	0	11	0	6	0	0	0	0	4	0	0	0	0	0
656.57462420994	50	doublebond	16:0 C1, 16:0 C1	0	0	0	0	0	24	44	17	0	6	0	0	0	0	18	11	17	6	0	0	0	0	0	6	13	23	0	0	4
657.58244924201	2.5	doublebond	16:0 C1+H, 16:0 C1+H	0	0	0	0	0	4	0	11	0	0	0	0	0	0	0	0	0	0	0	0	0	0	0	5	0	0	0	0	0
659.59809930615	12.5	doublebond	19:2(10,13) C4-H	0	0	0	0	0	0	0	0	0	0	0	0	0	0	0	0	0	0	0	0	0	0	0	0	0	0	0	0	0
660.60592433822	25	doublebond	19:2(10,13) C4	0	0	0	0	0	25	25	10	0	0	6	0	0	0	11	16	25	0	0	0	0	0	0	6	11	11	0	0	0
661.61374937029	1.25	doublebond	19:2(10,13) C4+H	0	0	0	0	0	0	0	0	0	0	0	0	0	0	0	0	0	0	0	0	0	0	0	0	0	0	0	0	0
669.58244924201	25	doublebond	16:0 C2-H, 16:0 C2-H	0	0	0	0	0	10	0	11	0	0	0	0	0	0	11	18	0	0	0	0	0	0	0	0	0	0	0	0	0
670.59027427408	75	doublebond	16:0 C2, 16:0 C2	0	0	0	0	0	79	89	181	0	6	11	0	0	0	165	88	76	11	6	0	0	0	0	18	28	80	0	6	0
671.59809930615	100	doublebond	16:0 C2+H, 16:0 C2+H	0	0	0	0	0	0	20	11	0	0	0	0	0	0	11	11	0	0	0	0	0	0	0	5	0	16	0	0	0
673.61374937029	12.5	doublebond	19:2(10,13) C5-H	0	0	0	0	0	0	11	0	0	0	0	0	0	0	11	11	0	0	6	0	0	0	0	4	7	11	0	0	0
674.62157440236	25	doublebond	19:2(10,13) C5	0	0	0	0	0	29	11	6	0	0	0	0	0	0	26	0	0	9	0	0	0	0	0	9	14	13	0	0	0
675.62939943443	1.25	doublebond	19:2(10,13) C5+H	0	0	0	0	0	0	0	0	0	0	0	0	0	0	0	0	0	0	0	0	0	0	0	0	0	0	0	0	0
683.59809930615	100	doublebond	16:0 C3-H, 16:0 C3-H	0	0	0	0	0	39	10	11	0	0	0	0	0	0	25	11	18	0	0	0	0	0	0	7	11	0	0	0	0
684.60592433822	37.5	doublebond	16:0 C3, 16:0 C3	0	0	0	0	0	0	33	11	0	0	0	0	0	0	52	17	0	0	0	0	0	0	0	6	11	12	0	0	0
685.61374937029	25	doublebond	16:0 C3+H, 16:0 C3+H	0	0	0	0	0	9	0	0	0	0	0	0	0	0	0	0	0	0	0	0	0	0	0	0	0	0	0	0	0
687.62939943443	12.5	doublebond	19:2(10,13) C6-H	0	0	0	0	0	0	0	78	0	0	0	0	0	0	0	0	0	0	0	0	0	0	0	5	0	0	0	0	0
688.6372244665	25	doublebond	19:2(10,13) C6	0	0	0	0	0	24	17	17	0	0	6	0	0	0	14	0	0	0	0	0	0	0	0	4	0	0	0	0	0
689.64504949857	1.25	doublebond	19:2(10,13) C6+H	0	0	0	0	0	0	0	0	0	0	0	0	0	0	0	0	0	0	0	0	0	0	0	0	0	0	0	0	0
697.61374937029	25	doublebond	16:0 C4-H, 16:0 C4-H	0	0	0	0	0	0	78	0	0	0	6	0	0	0	20	11	0	0	0	0	0	0	0	4	0	0	0	0	0
698.62157440236	50	doublebond	16:0 C4, 16:0 C4	0	0	0	0	0	29	57	15	0	0	0	0	0	0	16	18	11	0	0	0	0	0	0	9	0	0	0	6	0
699.62939943443	2.5	doublebond	16:0 C4+H, 16:0 C4+H	0	0	0	0	0	29	0	0	0	0	0	0	0	0	11	0	0	0	0	0	0	0	0	0	0	0	0	0	0
701.64504949857	12.5	doublebond	19:2(10,13) C7-H	0	0	0	0	0	11	0	0	0	0	0	0	0	0	0	0	0	0	0	0	0	0	0	0	0	0	0	0	0
702.65287453064	25	doublebond	19:2(10,13) C7	0	0	0	0	0	0	0	0	0	0	0	0	0	0	0	14	9	0	0	0	0	0	0	8	0	0	0	0	0
703.66069956271	1.25	doublebond	19:2(10,13) C7+H	0	0	0	0	0	0	0	0	0	0	0	0	0	0	0	0	0	0	0	0	0	0	0	0	0	0	0	0	0
711.62939943443	25	doublebond	16:0 C5-H, 16:0 C5-H	0	0	0	0	0	0	15	58	0	6	0	0	0	0	17	0	0	0	0	0	0	0	0	30	11	0	0	0	0
712.6372244665	50	doublebond	16:0 C5, 16:0 C5	0	0	0	0	0	46	24	11	0	0	0	0	0	0	25	16	15	0	6	0	0	0	0	9	11	11	6	0	4
713.64504949857	2.5	doublebond	16:0 C5+H, 16:0 C5+H	0	0	0	0	0	9	0	20	0	0	0	0	0	0	0	0	0	0	0	0	0	0	0	4	0	0	0	0	0
715.66069956271	100	doublebond, doublebond_high	19:2(10,13) C8-H	0	0	0	0	0	11	11	19	0	0	0	0	0	0	0	13	12	0	0	0	0	0	0	5	0	9	0	0	4
716.66852459478	50	doublebond	19:2(10,13) C8	0	0	0	0	0	16	11	11	0	0	0	0	0	0	11	0	0	0	0	0	0	0	0	0	0	27	0	0	0
717.67634962685	1.25	doublebond	19:2(10,13) C8+H	0	0	0	0	0	0	0	0	0	0	0	0	0	0	10	0	0	0	0	0	0	0	0	0	0	0	0	0	0
725.64504949857	25	doublebond	16:0 C6-H, 16:0 C6-H	0	0	0	0	0	23	29	25	0	0	6	0	0	0	0	0	9	0	0	0	0	0	0	4	0	24	0	0	0
726.65287453064	50	doublebond	16:0 C6, 16:0 C6	0	0	0	0	0	18	11	11	0	6	0	0	0	0	26	35	15	0	0	0	0	0	0	7	25	16	0	0	0
727.66069956271	2.5	doublebond	16:0 C6+H, 16:0 C6+H	0	0	0	0	0	0	52	0	0	0	0	0	0	0	0	0	0	0	0	0	0	0	0	0	0	0	0	0	0
729.67634962685	12.5	doublebond	19:2(10,13) C9-H	0	0	0	0	0	0	7	8	0	0	0	0	0	0	0	11	0	0	0	0	0	0	0	4	0	0	6	0	0
730.68417465892	25	doublebond	19:2(10,13) C9	0	0	0	0	0	10	8	0	0	0	13	0	0	0	20	0	11	0	0	0	0	0	0	4	0	0	0	0	4
731.69199969099	1.25	doublebond	19:2(10,13) C9+H	0	0	0	0	0	0	0	0	0	0	0	0	0	0	0	0	0	0	0	0	0	0	0	4	0	0	0	0	0
739.66069956271	25	doublebond	16:0 C7-H, 16:0 C7-H	0	0	0	0	0	11	14	57	0	0	0	0	0	0	15	31	0	0	0	11	0	0	0	9	18	0	0	0	0
740.66852459478	50	doublebond	16:0 C7, 16:0 C7	0	0	0	0	0	22	18	61	0	6	9	0	0	0	13	31	21	6	0	0	0	0	0	8	0	12	0	0	0
741.67634962685	2.5	doublebond	16:0 C7+H, 16:0 C7+H	0	0	0	0	0	11	39	18	11	0	0	0	0	0	11	0	0	0	0	0	0	0	0	4	0	10	0	0	0
742.68417465892	6.25	doublebond	19:2(10,13) C10-H	0	0	0	0	0	0	0	0	0	0	0	0	0	0	0	0	0	0	0	0	0	0	0	0	0	0	0	0	0
743.69199969099	12.5	doublebond, doublebond_low	19:2(10,13) C10	0	0	0	0	0	0	8	0	0	0	0	0	0	0	0	0	0	0	0	0	0	0	0	4	0	0	0	0	0
744.69982472306	1.25	doublebond	19:2(10,13) C10+H	0	0	0	0	0	0	0	0	0	0	0	0	0	0	0	0	0	0	0	0	0	0	0	0	0	0	0	0	0
753.67634962685	25	doublebond	16:0 C8-H, 16:0 C8-H	0	0	0	0	0	19	11	55	0	0	6	0	0	0	19	6	39	0	0	0	0	0	0	8	11	12	0	0	0
754.68417465892	50	doublebond	16:0 C8, 16:0 C8	0	0	0	0	0	95	22	93	24	8	6	0	0	0	32	25	11	6	6	0	0	0	0	16	0	0	0	0	7
755.69199969099	102.5	doublebond, doublebond_high	16:0 C8+H, 19:2(10,13) C11-H, 16:0 C8+H	0	0	0	0	0	94	49	39	32	10	11	0	0	0	71	115	65	6	6	29	0	0	0	11	20	34	6	0	4
756.69982472306	50	doublebond	19:2(10,13) C11	0	0	0	0	0	27	33	14	0	0	0	0	0	0	34	11	89	0	0	0	0	0	0	6	0	0	0	0	0
757.70764975513	1.25	doublebond	19:2(10,13) C11+H	0	0	0	0	0	24	30	33	0	0	0	0	0	0	53	14	40	0	0	0	0	0	0	11	0	58	0	6	0
767.69199969099	25	doublebond	16:0 C9-H, 16:0 C9-H	0	0	0	0	0	17	16	13	0	0	10	0	0	0	10	11	11	0	0	21	0	0	0	7	11	24	0	0	0
768.69982472306	50	doublebond	16:0 C9, 16:0 C9	0	0	0	0	0	53	39	52	0	0	7	0	0	0	59	45	18	0	0	0	0	0	0	34	24	40	0	6	4
769.70764975513	52.5	doublebond	16:0 C9+H, 19:2(10,13) C12-H, 16:0 C9+H	0	0	0	0	0	41	118	45	0	6	0	0	0	0	71	25	11	0	6	10	0	0	0	8	4	34	0	0	4
770.7154747872	100	doublebond, doublebond_high	19:2(10,13) C12	0	0	0	0	0	115	14	39	0	11	0	0	0	0	16	11	58	6	0	0	0	0	0	17	19	13	0	6	4
771.72329981927	1.25	doublebond	19:2(10,13) C12+H	0	0	0	0	0	8	0	0	0	0	0	0	0	0	11	0	0	0	0	0	0	0	0	8	0	0	0	0	0
781.70764975513	25	doublebond	16:0 C10-H, 16:0 C10-H	0	0	0	0	0	112	11	42	0	6	0	0	0	0	11	15	52	0	0	0	0	0	0	8	0	23	0	0	0
782.7154747872	56.25	doublebond	16:0 C10, 19:2(10,13) C13-H, 16:0 C10	0	0	0	0	0	17	107	25	0	11	6	0	0	0	11	59	21	0	0	0	0	0	0	22	23	50	0	0	0
783.72329981927	15	doublebond, doublebond_low	16:0 C10+H, 19:2(10,13) C13, 16:0 C10+H	0	0	0	0	0	0	0	0	0	0	0	0	0	0	0	0	0	0	0	0	0	0	0	0	0	0	0	0	0
784.73112485134	1.25	doublebond	19:2(10,13) C13+H	0	0	0	0	0	0	0	0	0	0	0	0	0	0	0	0	0	0	0	0	0	0	0	0	0	0	0	0	0
795.72329981927	37.5	doublebond	16:0 C11-H, 19:2(10,13) C14-H, 16:0 C11-H	0	0	0	0	0	32	53	67	0	6	6	0	0	0	38	73	58	6	0	0	0	0	0	19	40	0	0	10	21
796.73112485134	75	doublebond	16:0 C11, 19:2(10,13) C14, 16:0 C11	0	0	0	0	0	25	63	33	30	0	7	0	0	0	35	18	48	7	0	0	0	0	0	8	11	26	6	0	4
797.73894988341	3.75	doublebond	16:0 C11+H, 19:2(10,13) C14+H, 16:0 C11+H	0	0	0	0	0	0	0	0	0	0	0	0	0	0	0	0	0	0	0	0	0	0	0	0	0	0	0	0	0
809.73894988341	75	doublebond	16:0 C12-H, 19:2(10,13) C15-H, 16:0 C12-H	0	0	0	0	0	18	42	66	0	0	6	0	0	0	31	25	18	0	0	11	0	0	0	6	11	11	6	0	0
810.74677491548	150	doublebond, doublebond_high	16:0 C12, 19:2(10,13) C15, 16:0 C12	0	0	0	0	0	22	70	158	20	6	6	0	0	0	133	21	18	8	6	0	0	0	0	14	29	25	0	11	4
811.75459994755	3.75	doublebond	16:0 C12+H, 19:2(10,13) C15+H, 16:0 C12+H	0	0	0	0	0	16	0	0	0	0	0	0	0	0	0	0	0	0	0	0	0	0	0	4	0	0	0	0	0
823.75459994755	37.5	doublebond	16:0 C13-H, 19:2(10,13) C16-H, 16:0 C13-H	0	0	0	0	0	30	54	30	0	0	6	0	0	0	11	26	5	0	0	0	0	0	0	7	0	18	6	0	0
824.76242497962	75	doublebond	16:0 C13, 19:2(10,13) C16, 16:0 C13	0	0	0	0	0	49	68	69	11	10	0	0	0	0	23	33	12	0	9	0	0	0	0	21	0	25	0	0	4
825.77025001169	3.75	doublebond	16:0 C13+H, 19:2(10,13) C16+H, 16:0 C13+H	0	0	0	0	0	0	0	11	0	0	0	0	0	0	48	11	0	0	0	0	0	0	0	0	0	0	0	0	0
837.77025001169	37.5	doublebond	16:0 C14-H, 19:2(10,13) C17-H, 16:0 C14-H	0	0	0	0	0	52	52	180	0	6	0	0	0	0	11	49	19	17	6	0	0	0	0	11	11	30	0	0	4
838.77807504376	75	doublebond	16:0 C14, 19:2(10,13) C17, 16:0 C14	0	0	0	0	0	58	86	60	11	15	6	0	0	0	47	85	59	6	6	0	0	0	0	10	7	29	0	6	4
839.78590007583	3.75	doublebond	16:0 C14+H, 19:2(10,13) C17+H, 16:0 C14+H	0	0	0	0	0	11	0	40	0	0	0	0	0	0	11	0	0	0	0	0	0	0	0	7	0	11	0	0	0
850.79065112089	150	metaboliteclass	[M+H]+	0	0	0	0	0	48	65	54	11	10	0	0	0	0	0	21	78	0	6	18	0	0	0	28	18	39	0	0	4
851.78590007583	37.5	doublebond	16:0 C15-H, 19:2(10,13) C18-H, 16:0 C15-H	0	0	0	0	0	93	11	0	0	0	6	0	0	0	11	17	0	0	0	0	0	0	0	4	27	0	0	0	0
852.7937251079	75	doublebond	16:0 C15, 19:2(10,13) C18, 16:0 C15	0	0	0	0	0	22	35	0	0	0	0	0	0	0	18	0	0	0	0	0	0	0	0	7	0	0	0	0	0
853.80155013997	3.75	doublebond	16:0 C15+H, 19:2(10,13) C18+H, 16:0 C15+H	0	0	0	0	0	0	0	0	0	0	0	0	0	0	0	0	0	0	0	0	0	0	0	0	0	0	0	0	0
867.81720020411	999	precursor	Precursor	0	0	0	0	0	8087	5897	6933	1626	991	1455	0	0	0	8100	7196	7936	1579	1676	1215	0	0	0	4755	4625	4585	612	404	603
