## Supplementary material for "MS-DIAL 5 multimodal mass spectrometry data mining unveils lipidome complexities": Source data: AlignmentID001749.txt

m/z	Reference intensity	Spectrum	Comment	20230404_Blank_11_POS_EAD14	20230404_C12_10_POS_EAD14	20230404_C13_9_POS_EAD14_1	20230404_C13_9_POS_EAD14_2	20230404_C13_9_POS_EAD14_3	20230404_C13x1_1_POS_EAD14_1	20230404_C13x1_1_POS_EAD14_2	20230404_C13x1_1_POS_EAD14_3	20230404_C13x10_4_POS_EAD14_1	20230404_C13x10_4_POS_EAD14_2	20230404_C13x10_4_POS_EAD14_3	20230404_C13x100_7_POS_EAD14_1	20230404_C13x100_7_POS_EAD14_2	20230404_C13x100_7_POS_EAD14_3	20230404_C13x2_2_POS_EAD14_1	20230404_C13x2_2_POS_EAD14_2	20230404_C13x2_2_POS_EAD14_3	20230404_C13x20_5_POS_EAD14_1	20230404_C13x20_5_POS_EAD14_2	20230404_C13x20_5_POS_EAD14_3	20230404_C13x200_8_POS_EAD14_1	20230404_C13x200_8_POS_EAD14_2	20230404_C13x200_8_POS_EAD14_3	20230404_C13x5_3_POS_EAD14_1	20230404_C13x5_3_POS_EAD14_2	20230404_C13x5_3_POS_EAD14_3	20230404_C13x50_6_POS_EAD14_1	20230404_C13x50_6_POS_EAD14_2	20230404_C13x50_6_POS_EAD14_3
261.03699508983	500	metaboliteclass	Header	0	0	0	0	0	980	1147	1172	339	139	352	0	0	0	367	432	731	95	126	143	0	0	0	435	375	547	0	0	117
306.06639001132	200	metaboliteclass	Gly-O	0	0	0	0	0	1024	648	532	240	284	249	0	0	0	294	424	544	51	35	22	0	0	0	349	189	406	0	0	0
306.09967894776	250	metaboliteclass	Gly-C	0	0	0	0	0	0	0	61	48	0	0	0	0	0	412	0	0	59	0	59	0	0	0	0	0	0	0	0	27
314.31019059017	80	none	-C6H13O9P -18:1(9)-H2O	0	0	0	0	0	88	87	170	50	21	70	0	0	0	37	56	64	8	6	10	0	0	0	49	58	26	0	0	0
326.31019059017	80	none	-C6H13O9P -17:0-H2O	0	0	0	0	0	155	169	197	21	21	78	0	0	0	138	65	95	43	11	0	0	0	0	60	160	78	0	0	44
332.32075527387	100	acylchain	-C6H13O9P -18:1(9)	0	0	0	0	0	478	557	494	131	221	253	0	0	0	538	527	457	139	70	83	0	0	0	235	281	382	0	0	70
344.32075527387	100	acylchain	-C6H13O9P -17:0	0	0	0	0	0	279	248	511	50	111	58	0	0	0	309	340	263	33	5	34	0	0	0	167	115	123	0	0	49
358.30001982929	15	doublebond	18:1(9) C1-H	0	0	0	0	0	115	21	17	11	0	13	0	0	0	43	12	20	23	0	0	0	0	0	10	35	98	0	0	0
359.30784486136	30	doublebond	18:1(9) C1	0	0	0	0	0	11	0	0	0	0	0	0	0	0	0	0	11	0	0	0	0	0	0	0	0	0	0	0	0
360.31566989343	1.5	doublebond	18:1(9) C1+H	0	0	0	0	0	19	0	43	0	0	0	0	0	0	0	6	7	0	0	0	0	0	0	25	0	0	0	0	0
370.30001982929	15	doublebond	17:0 C1-H	0	0	0	0	0	42	53	87	11	0	11	0	0	0	18	17	11	0	0	5	0	0	0	11	28	22	0	0	10
371.30784486136	30	doublebond	17:0 C1	0	0	0	0	0	8	7	11	0	5	0	0	0	0	11	12	12	0	0	0	0	0	0	0	0	0	0	0	0
372.31566989343	16.5	doublebond	18:1(9) C2-H, 17:0 C1+H	0	0	0	0	0	39	66	123	0	18	44	0	0	0	80	5	23	0	0	0	0	0	0	11	54	11	0	0	0
373.3234949255	45	doublebond	18:1(9) C2	0	0	0	0	0	71	111	88	21	81	18	0	0	0	56	114	59	0	0	11	0	0	0	22	34	28	0	0	0
374.33131995757	60	doublebond	18:1(9) C2+H	0	0	0	0	0	30	27	39	0	44	11	0	0	0	66	48	28	27	18	0	0	0	0	62	0	18	0	0	9
384.31566989343	15	doublebond	17:0 C2-H	0	0	0	0	0	72	64	48	0	11	8	0	0	0	15	89	49	31	8	11	0	0	0	0	28	18	0	0	0
385.3234949255	45	doublebond	17:0 C2	0	0	0	0	0	64	101	104	74	20	26	0	0	0	66	149	125	11	0	0	0	0	0	61	20	56	0	0	0
386.33131995757	120	doublebond	18:1(9) C3-H, 17:0 C2+H	0	0	0	0	0	218	371	284	87	76	163	0	0	0	174	205	237	62	58	40	0	0	0	174	95	189	0	0	51
387.33914498964	22.5	doublebond	18:1(9) C3	0	0	0	0	0	53	31	11	9	0	0	0	0	0	25	14	28	0	0	17	0	0	0	11	0	0	0	0	13
388.34697002171	15	doublebond	18:1(9) C3+H	0	0	0	0	0	0	0	0	0	0	0	0	0	0	0	0	11	0	0	0	0	0	0	0	0	0	0	0	0
398.33131995757	60	doublebond	17:0 C3-H	0	0	0	0	0	218	253	139	48	124	37	0	0	0	202	93	80	37	11	11	0	0	0	90	75	40	0	0	15
399.33914498964	22.5	doublebond	17:0 C3	0	0	0	0	0	0	11	11	0	0	0	0	0	0	11	11	39	0	29	0	0	0	0	9	11	0	0	0	0
400.34697002171	30	doublebond	18:1(9) C4-H, 17:0 C3+H	0	0	0	0	0	175	164	206	0	39	54	0	0	0	100	108	34	6	0	11	0	0	0	48	11	32	0	0	0
401.35479505378	30	doublebond	18:1(9) C4	0	0	0	0	0	41	47	83	34	0	10	0	0	0	28	66	15	0	0	0	0	0	0	42	12	0	0	0	0
402.36262008585	1.5	doublebond	18:1(9) C4+H	0	0	0	0	0	0	0	0	0	0	0	0	0	0	0	0	0	0	0	0	0	0	0	0	0	0	0	0	0
412.34697002171	15	doublebond	17:0 C4-H	0	0	0	0	0	0	85	11	31	11	0	0	0	0	52	56	0	0	0	0	0	0	0	0	11	21	0	0	0
413.35479505378	30	doublebond	17:0 C4	0	0	0	0	0	17	0	11	0	0	0	0	0	0	0	11	11	0	0	0	0	0	0	0	0	6	0	0	0
414.36262008585	16.5	doublebond	18:1(9) C5-H, 17:0 C4+H	0	0	0	0	0	30	23	15	13	0	20	0	0	0	38	161	46	0	6	0	0	0	0	11	57	27	0	0	0
415.37044511792	30	doublebond	18:1(9) C5	0	0	0	0	0	33	27	21	11	11	0	0	0	0	28	17	11	11	0	0	0	0	0	27	0	0	0	0	0
416.37827014999	1.5	doublebond	18:1(9) C5+H	0	0	0	0	0	0	14	0	0	0	0	0	0	0	0	0	0	0	0	0	0	0	0	0	0	0	0	0	0
426.36262008585	15	doublebond	17:0 C5-H	0	0	0	0	0	195	63	34	0	0	11	0	0	0	30	51	68	19	0	12	0	0	0	137	0	22	0	0	0
427.37044511792	30	doublebond	17:0 C5	0	0	0	0	0	36	11	30	11	11	0	0	0	0	0	58	0	19	0	0	0	0	0	0	0	0	0	0	0
428.37827014999	16.5	doublebond	18:1(9) C6-H, 17:0 C5+H	0	0	0	0	0	67	122	52	22	13	17	0	0	0	33	23	137	11	11	11	0	0	0	11	45	16	0	0	0
429.38609518206	30	doublebond	18:1(9) C6	0	0	0	0	0	180	161	140	61	78	11	0	0	0	153	101	79	13	37	18	0	0	0	54	76	18	0	0	0
430.39392021413	1.5	doublebond	18:1(9) C6+H	0	0	0	0	0	0	0	0	0	0	0	0	0	0	0	0	0	0	0	0	0	0	0	0	0	0	0	0	0
440.37827014999	15	doublebond	17:0 C6-H	0	0	0	0	0	96	118	210	37	31	36	0	0	0	96	54	120	11	27	16	0	0	0	49	9	79	0	0	15
441.38609518206	30	doublebond	17:0 C6	0	0	0	0	0	17	25	38	24	0	14	0	0	0	16	43	33	0	0	0	0	0	0	11	11	34	0	0	0
442.39392021413	121.5	doublebond, doublebond_high	18:1(9) C7-H, 17:0 C6+H	0	0	0	0	0	157	350	291	46	50	108	0	0	0	123	238	193	13	15	52	0	0	0	51	126	75	0	0	38
443.4017452462	60	doublebond	18:1(9) C7	0	0	0	0	0	47	33	43	10	0	0	0	0	0	14	11	22	0	0	9	0	0	0	11	17	0	0	0	0
444.40957027827	1.5	doublebond	18:1(9) C7+H	0	0	0	0	0	11	0	11	0	0	0	0	0	0	0	0	0	0	0	0	0	0	0	0	0	0	0	0	0
454.39392021413	15	doublebond	17:0 C7-H	0	0	0	0	0	232	87	211	136	23	35	0	0	0	139	119	128	11	11	11	0	0	0	103	36	49	0	0	0
455.4017452462	30	doublebond	17:0 C7	0	0	0	0	0	11	40	11	0	0	155	0	0	0	10	25	31	0	0	11	0	0	0	15	0	11	0	0	0
456.40957027827	16.5	doublebond	18:1(9) C8-H, 17:0 C7+H	0	0	0	0	0	63	120	89	10	11	16	0	0	0	80	33	124	0	8	0	0	0	0	29	14	12	0	0	0
457.41739531034	30	doublebond	18:1(9) C8	0	0	0	0	0	60	39	91	5	0	11	0	0	0	11	61	18	47	16	0	0	0	0	55	16	10	0	0	0
458.42522034241	1.5	doublebond	18:1(9) C8+H	0	0	0	0	0	11	16	57	0	0	0	0	0	0	0	0	0	0	0	0	0	0	0	5	0	0	0	0	0
468.40957027827	15	doublebond	17:0 C8-H	0	0	0	0	0	50	53	45	9	0	11	0	0	0	23	23	50	0	0	0	0	0	0	11	11	121	0	0	0
469.41739531034	37.5	doublebond	18:1(9) C9-H, 17:0 C8	0	0	0	0	0	11	8	25	11	0	13	0	0	0	14	17	11	0	0	0	0	0	0	0	0	11	0	0	0
470.42522034241	16.5	doublebond, doublebond_low	18:1(9) C9, 17:0 C8+H	0	0	0	0	0	82	58	64	0	11	11	0	0	0	39	31	42	0	11	11	0	0	0	11	11	63	0	0	0
471.43304537448	1.5	doublebond	18:1(9) C9+H	0	0	0	0	0	43	22	45	77	11	0	0	0	0	43	14	45	0	12	0	0	0	0	11	11	11	0	0	0
482.42522034241	30	doublebond	18:1(9) C10-H, 17:0 C9-H	0	0	0	0	0	114	53	91	113	65	19	0	0	0	47	53	89	0	6	11	0	0	0	11	42	24	0	0	0
483.43304537448	60	doublebond	18:1(9) C10, 17:0 C9	0	0	0	0	0	56	79	26	11	20	22	0	0	0	11	42	14	0	0	11	0	0	0	11	61	11	0	0	0
484.44087040655	3	doublebond	18:1(9) C10+H, 17:0 C9+H	0	0	0	0	0	90	54	29	41	23	11	0	0	0	65	38	50	16	0	109	0	0	0	11	11	84	0	0	11
496.44087040655	75	doublebond	18:1(9) C11-H, 17:0 C10-H	0	0	0	0	0	121	127	136	97	24	58	0	0	0	84	49	60	33	0	12	0	0	0	34	32	35	0	0	7
497.44869543862	150	doublebond, doublebond_high	18:1(9) C11, 17:0 C10	0	0	0	0	0	35	102	82	30	11	69	0	0	0	33	54	58	14	0	0	0	0	0	17	28	25	0	0	11
498.45652047069	3	doublebond	18:1(9) C11+H, 17:0 C10+H	0	0	0	0	0	126	100	143	74	22	17	0	0	0	82	90	78	0	0	11	0	0	0	54	115	104	0	0	0
510.45652047069	30	doublebond	18:1(9) C12-H, 17:0 C11-H	0	0	0	0	0	204	190	65	53	21	21	0	0	0	108	58	53	11	11	11	0	0	0	17	46	47	0	0	5
511.46434550276	60	doublebond	18:1(9) C12, 17:0 C11	0	0	0	0	0	17	45	23	11	0	11	0	0	0	94	61	22	0	0	12	0	0	0	8	0	23	0	0	0
512.47217053483	3	doublebond	18:1(9) C12+H, 17:0 C11+H	0	0	0	0	0	42	51	71	0	11	0	0	0	0	20	49	66	0	0	0	0	0	0	16	23	18	0	0	0
524.47217053483	30	doublebond	18:1(9) C13-H, 17:0 C12-H	0	0	0	0	0	56	52	70	0	11	11	0	0	0	14	44	22	0	0	0	0	0	0	25	51	21	0	0	0
525.4799955669	60	doublebond	18:1(9) C13, 17:0 C12	0	0	0	0	0	0	0	0	27	0	0	0	0	0	0	0	24	0	15	0	0	0	0	0	0	11	0	0	0
526.48782059897	3	doublebond	18:1(9) C13+H, 17:0 C12+H	0	0	0	0	0	11	39	21	0	11	0	0	0	0	27	0	0	0	0	0	0	0	0	11	0	0	0	0	0
538.48782059897	30	doublebond	18:1(9) C14-H, 17:0 C13-H	0	0	0	0	0	31	54	44	22	13	12	0	0	0	43	28	59	0	0	0	0	0	0	71	14	18	0	0	0
539.49564563104	60	doublebond	18:1(9) C14, 17:0 C13	0	0	0	0	0	33	30	20	11	11	13	0	0	0	0	16	48	0	11	0	0	0	0	11	38	12	0	0	0
540.50347066311	3	doublebond	18:1(9) C14+H, 17:0 C13+H	0	0	0	0	0	18	0	0	0	0	0	0	0	0	0	10	0	0	0	0	0	0	0	0	0	0	0	0	0
552.50347066311	30	doublebond	18:1(9) C15-H, 17:0 C14-H	0	0	0	0	0	129	145	179	36	20	63	0	0	0	65	127	161	12	0	38	0	0	0	30	58	54	0	0	40
553.51129569518	60	doublebond	18:1(9) C15, 17:0 C14	0	0	0	0	0	35	40	138	19	15	15	0	0	0	0	13	7	0	0	0	0	0	0	12	11	0	0	0	0
554.51912072725	3	doublebond	18:1(9) C15+H, 17:0 C14+H	0	0	0	0	0	0	0	0	0	0	0	0	0	0	11	0	11	0	0	0	0	0	0	0	0	0	0	0	0
559.31953068919	50	snposition	-CD2(Sn1)	0	0	0	0	0	0	0	0	0	0	0	0	0	0	0	0	0	0	0	0	0	0	0	0	0	0	0	0	0
566.51912072725	30	doublebond	18:1(9) C16-H, 17:0 C15-H	0	0	0	0	0	122	50	67	45	11	12	0	0	0	66	61	44	0	0	12	0	0	0	41	0	11	0	0	0
567.52694575932	60	doublebond	18:1(9) C16, 17:0 C15	0	0	0	0	0	76	66	77	0	11	0	0	0	0	70	60	17	0	0	0	0	0	0	12	18	10	0	0	0
568.53477079139	3	doublebond	18:1(9) C16+H, 17:0 C15+H	0	0	0	0	0	0	30	120	15	0	0	0	0	0	31	35	0	0	0	0	0	0	0	0	33	0	0	0	0
574.33990921312	80	none	-18:1(9)-H2O	0	0	0	0	0	82	159	226	85	17	189	0	0	0	85	67	148	8	10	58	0	0	0	41	29	59	0	0	0
580.53477079139	30	doublebond	18:1(9) C17-H, 17:0 C16-H	0	0	0	0	0	21	35	15	11	0	0	0	0	0	0	21	36	0	0	11	0	0	0	0	0	55	0	0	0
581.54259582346	60	doublebond	18:1(9) C17, 17:0 C16	0	0	0	0	0	19	11	0	0	0	0	0	0	0	0	0	11	0	0	0	0	0	0	35	12	0	0	0	0
582.55042085553	3	doublebond	18:1(9) C17+H, 17:0 C16+H	0	0	0	0	0	0	0	0	0	0	0	0	0	0	0	0	0	0	0	0	0	0	0	0	0	0	0	0	0
586.33990921312	80	none	-17:0-H2O	0	0	0	0	0	70	48	26	10	18	31	0	0	0	48	26	52	0	0	16	0	0	0	7	0	6	0	0	0
592.35047389682	80	acylchain	-18:1(9)	0	0	0	0	0	0	25	60	0	11	0	0	0	0	0	11	32	0	0	0	0	0	0	0	0	0	0	0	0
596.56607091967	500	metaboliteclass	Precursor -Header	0	0	0	0	0	2715	3725	5229	984	1155	815	0	0	0	2858	2696	3105	600	296	253	0	0	0	1471	909	1478	0	0	382
604.35047389682	80	acylchain	-17:0	0	0	0	0	0	18	21	33	0	0	10	0	0	0	11	11	32	0	0	0	0	0	0	0	11	0	0	0	0
711.56951520734	100	metaboliteclass	Precursor -C6H10O5	0	0	0	0	0	387	547	313	123	103	148	0	0	0	209	456	253	62	60	110	0	0	0	127	67	130	0	0	36
856.59578954262	200	none	[M+H]+	0	0	0	0	0	1115	570	648	87	133	117	0	0	0	311	682	390	103	82	46	0	0	0	220	313	334	0	0	77
873.62233862584	999	precursor	Precursor	0	0	0	0	0	4861	5870	6511	2839	1783	2327	0	0	0	4462	5935	3648	1861	1054	1275	0	0	0	3181	2505	3227	0	0	1593
