## Supplementary material for "MS-DIAL 5 multimodal mass spectrometry data mining unveils lipidome complexities": Source data: AlignmentID001762.txt

m/z	Reference intensity	Spectrum	Comment	20230404_Blank_11_POS_EAD14	20230404_C12_10_POS_EAD14	20230404_C13_9_POS_EAD14_1	20230404_C13_9_POS_EAD14_2	20230404_C13_9_POS_EAD14_3	20230404_C13x1_1_POS_EAD14_1	20230404_C13x1_1_POS_EAD14_2	20230404_C13x1_1_POS_EAD14_3	20230404_C13x10_4_POS_EAD14_1	20230404_C13x10_4_POS_EAD14_2	20230404_C13x10_4_POS_EAD14_3	20230404_C13x100_7_POS_EAD14_1	20230404_C13x100_7_POS_EAD14_2	20230404_C13x100_7_POS_EAD14_3	20230404_C13x2_2_POS_EAD14_1	20230404_C13x2_2_POS_EAD14_2	20230404_C13x2_2_POS_EAD14_3	20230404_C13x20_5_POS_EAD14_1	20230404_C13x20_5_POS_EAD14_2	20230404_C13x20_5_POS_EAD14_3	20230404_C13x200_8_POS_EAD14_1	20230404_C13x200_8_POS_EAD14_2	20230404_C13x200_8_POS_EAD14_3	20230404_C13x5_3_POS_EAD14_1	20230404_C13x5_3_POS_EAD14_2	20230404_C13x5_3_POS_EAD14_3	20230404_C13x50_6_POS_EAD14_1	20230404_C13x50_6_POS_EAD14_2	20230404_C13x50_6_POS_EAD14_3
261.03699508983	500	metaboliteclass	Header	0	0	0	0	0	3723	2736	3093	629	529	378	0	0	0	1302	2285	1507	250	211	274	0	0	0	1367	2359	1837	0	0	0
301.06829521811	250	metaboliteclass	Gly-C	0	0	0	0	0	1720	1028	1018	214	112	163	0	0	0	769	999	410	25	20	98	0	0	0	454	450	465	0	0	0
303.04755977353	200	metaboliteclass	Gly-O	0	0	0	0	0	1071	905	1317	124	86	127	0	0	0	797	539	488	80	91	36	0	0	0	214	415	540	0	0	0
321.27880686052	160	none	-C6H13O9P -18:1(9)-H2O, -C6H13O9P -18:1(9)-H2O	0	0	0	0	0	847	555	872	96	23	55	0	0	0	274	475	470	35	39	41	0	0	0	271	255	297	0	0	0
339.28937154422	200	acylchain	-C6H13O9P -18:1(9), -C6H13O9P -18:1(9)	0	0	0	0	0	1965	3157	2401	467	166	161	0	0	0	1043	1153	1364	156	216	198	0	0	0	660	1212	811	0	0	0
365.26863609964	30	doublebond	18:1(9) C1-H, 18:1(9) C1-H	0	0	0	0	0	166	179	155	11	25	0	0	0	0	63	42	81	0	11	11	0	0	0	76	46	32	0	0	0
366.27646113171	60	doublebond	18:1(9) C1, 18:1(9) C1	0	0	0	0	0	22	16	104	0	0	4	0	0	0	11	40	30	4	0	0	0	0	0	0	21	12	0	0	0
367.28428616378	3	doublebond	18:1(9) C1+H, 18:1(9) C1+H	0	0	0	0	0	157	100	82	31	12	11	0	0	0	15	65	70	0	0	0	0	0	0	27	15	29	0	0	0
379.28428616378	30	doublebond	18:1(9) C2-H, 18:1(9) C2-H	0	0	0	0	0	139	99	122	34	56	11	0	0	0	67	134	76	18	0	9	0	0	0	43	26	36	0	0	0
380.29211119585	90	doublebond	18:1(9) C2, 18:1(9) C2	0	0	0	0	0	381	157	142	12	14	17	0	0	0	57	166	146	27	38	11	0	0	0	104	65	98	0	0	0
381.29993622792	120	doublebond	18:1(9) C2+H, 18:1(9) C2+H	0	0	0	0	0	112	201	155	0	26	17	0	0	0	143	123	167	0	11	0	0	0	0	41	88	71	0	0	0
393.29993622792	120	doublebond	18:1(9) C3-H, 18:1(9) C3-H	0	0	0	0	0	1611	897	669	86	127	114	0	0	0	559	319	468	75	79	138	0	0	0	287	214	287	0	0	0
394.30776125999	45	doublebond	18:1(9) C3, 18:1(9) C3	0	0	0	0	0	45	107	122	11	12	27	0	0	0	11	62	17	0	0	0	0	0	0	0	28	27	0	0	0
395.31558629206	30	doublebond	18:1(9) C3+H, 18:1(9) C3+H	0	0	0	0	0	44	80	69	13	10	0	0	0	0	46	42	34	0	46	0	0	0	0	23	67	30	0	0	0
407.31558629206	30	doublebond	18:1(9) C4-H, 18:1(9) C4-H	0	0	0	0	0	199	152	132	58	0	21	0	0	0	85	64	47	11	24	10	0	0	0	76	91	104	0	0	0
408.32341132413	60	doublebond	18:1(9) C4, 18:1(9) C4	0	0	0	0	0	73	105	67	0	5	0	0	0	0	16	64	45	34	0	22	0	0	0	36	66	15	0	0	0
409.3312363562	3	doublebond	18:1(9) C4+H, 18:1(9) C4+H	0	0	0	0	0	70	71	26	11	0	36	0	0	0	29	35	35	0	0	0	0	0	0	11	0	33	0	0	0
421.3312363562	30	doublebond	18:1(9) C5-H, 18:1(9) C5-H	0	0	0	0	0	147	72	101	11	0	25	0	0	0	49	40	38	0	28	11	0	0	0	60	56	21	0	0	0
422.33906138827	60	doublebond	18:1(9) C5, 18:1(9) C5	0	0	0	0	0	56	92	45	0	0	0	0	0	0	88	15	53	0	0	0	0	0	0	8	18	44	0	0	0
423.34688642034	3	doublebond	18:1(9) C5+H, 18:1(9) C5+H	0	0	0	0	0	30	60	37	0	10	0	0	0	0	12	23	39	0	0	0	0	0	0	30	8	0	0	0	0
435.34688642034	30	doublebond	18:1(9) C6-H, 18:1(9) C6-H	0	0	0	0	0	199	171	186	224	10	11	0	0	0	66	96	83	0	17	0	0	0	0	52	20	72	0	0	0
436.35471145241	60	doublebond	18:1(9) C6, 18:1(9) C6	0	0	0	0	0	167	161	366	16	15	11	0	0	0	108	111	81	0	26	0	0	0	0	43	241	83	0	0	0
437.36253648448	3	doublebond	18:1(9) C6+H, 18:1(9) C6+H	0	0	0	0	0	11	11	11	0	15	0	0	0	0	11	8	0	0	0	0	0	0	0	11	11	0	0	0	0
449.36253648448	240	doublebond, doublebond_high	18:1(9) C7-H, 18:1(9) C7-H	0	0	0	0	0	636	936	560	65	158	103	0	0	0	304	438	479	24	43	98	0	0	0	141	269	211	0	0	0
450.37036151655	120	doublebond	18:1(9) C7, 18:1(9) C7	0	0	0	0	0	252	93	71	33	11	9	0	0	0	23	48	122	0	0	0	0	0	0	29	101	39	0	0	0
451.37818654862	3	doublebond	18:1(9) C7+H, 18:1(9) C7+H	0	0	0	0	0	93	80	79	0	11	0	0	0	0	19	19	10	0	6	0	0	0	0	6	13	12	0	0	0
463.37818654862	30	doublebond	18:1(9) C8-H, 18:1(9) C8-H	0	0	0	0	0	269	130	112	11	11	49	0	0	0	77	67	40	10	0	38	0	0	0	24	172	41	0	0	0
464.38601158069	60	doublebond	18:1(9) C8, 18:1(9) C8	0	0	0	0	0	87	108	264	0	11	14	0	0	0	47	38	76	0	0	0	0	0	0	44	95	8	0	0	0
465.39383661276	3	doublebond	18:1(9) C8+H, 18:1(9) C8+H	0	0	0	0	0	29	55	32	14	0	53	0	0	0	39	13	42	0	0	0	0	0	0	11	0	29	0	0	0
476.38601158069	15	doublebond	18:1(9) C9-H, 18:1(9) C9-H	0	0	0	0	0	126	50	124	0	0	11	0	0	0	30	21	24	0	0	0	0	0	0	40	32	18	0	0	0
477.39383661276	30	doublebond, doublebond_low	18:1(9) C9, 18:1(9) C9	0	0	0	0	0	71	76	86	0	11	9	0	0	0	29	56	128	0	0	0	0	0	0	40	28	47	0	0	0
478.40166164483	3	doublebond	18:1(9) C9+H, 18:1(9) C9+H	0	0	0	0	0	70	113	92	11	0	17	0	0	0	92	25	20	0	0	0	0	0	0	43	29	33	0	0	0
489.39383661276	30	doublebond	18:1(9) C10-H, 18:1(9) C10-H	0	0	0	0	0	215	224	205	19	26	16	0	0	0	125	123	93	10	11	11	0	0	0	65	92	94	0	0	0
490.40166164483	60	doublebond	18:1(9) C10, 18:1(9) C10	0	0	0	0	0	204	148	154	11	11	6	0	0	0	80	81	62	0	0	11	0	0	0	71	37	116	0	0	0
491.4094866769	3	doublebond	18:1(9) C10+H, 18:1(9) C10+H	0	0	0	0	0	277	353	208	0	10	71	0	0	0	23	15	99	0	10	68	0	0	0	28	14	21	0	0	0
503.4094866769	120	doublebond	18:1(9) C11-H, 18:1(9) C11-H	0	0	0	0	0	341	181	284	23	11	20	0	0	0	104	163	122	19	10	11	0	0	0	60	84	56	0	0	0
504.41731170897	240	doublebond, doublebond_high	18:1(9) C11, 18:1(9) C11	0	0	0	0	0	300	202	198	9	36	0	0	0	0	117	153	63	0	22	11	0	0	0	101	105	69	0	0	0
505.42513674104	3	doublebond	18:1(9) C11+H, 18:1(9) C11+H	0	0	0	0	0	436	343	229	17	14	26	0	0	0	102	98	195	0	24	14	0	0	0	82	92	121	0	0	0
517.42513674104	30	doublebond	18:1(9) C12-H, 18:1(9) C12-H	0	0	0	0	0	181	82	214	11	172	7	0	0	0	39	43	117	0	0	0	0	0	0	22	26	66	0	0	0
518.43296177311	60	doublebond	18:1(9) C12, 18:1(9) C12	0	0	0	0	0	106	106	38	0	0	0	0	0	0	75	43	92	11	0	0	0	0	0	62	11	11	0	0	0
519.44078680518	3	doublebond	18:1(9) C12+H, 18:1(9) C12+H	0	0	0	0	0	56	16	124	20	11	0	0	0	0	21	28	17	27	0	0	0	0	0	11	0	0	0	0	0
531.44078680518	30	doublebond	18:1(9) C13-H, 18:1(9) C13-H	0	0	0	0	0	39	58	82	0	0	0	0	0	0	73	85	43	0	0	0	0	0	0	17	17	28	0	0	0
532.44861183725	60	doublebond	18:1(9) C13, 18:1(9) C13	0	0	0	0	0	84	25	54	0	0	0	0	0	0	26	36	11	0	0	0	0	0	0	11	30	48	0	0	0
533.45643686932	3	doublebond	18:1(9) C13+H, 18:1(9) C13+H	0	0	0	0	0	8	33	19	0	11	0	0	0	0	11	11	11	0	0	0	0	0	0	8	80	0	0	0	0
545.45643686932	30	doublebond	18:1(9) C14-H, 18:1(9) C14-H	0	0	0	0	0	91	84	86	48	0	0	0	0	0	70	68	98	0	0	11	0	0	0	37	26	11	0	0	0
546.46426190139	60	doublebond	18:1(9) C14, 18:1(9) C14	0	0	0	0	0	74	55	73	0	0	0	0	0	0	11	18	11	0	0	0	0	0	0	28	11	49	0	0	0
547.47208693346	3	doublebond	18:1(9) C14+H, 18:1(9) C14+H	0	0	0	0	0	39	0	0	0	0	0	0	0	0	0	15	0	0	0	0	0	0	0	0	0	0	0	0	0
559.47208693346	30	doublebond	18:1(9) C15-H, 18:1(9) C15-H	0	0	0	0	0	198	141	189	14	25	89	0	0	0	81	111	59	0	0	11	0	0	0	58	78	46	0	0	0
560.47991196553	60	doublebond	18:1(9) C15, 18:1(9) C15	0	0	0	0	0	55	48	94	11	0	0	0	0	0	14	41	32	0	0	0	0	0	0	15	59	120	0	0	0
561.4877369976	3	doublebond	18:1(9) C15+H, 18:1(9) C15+H	0	0	0	0	0	10	14	20	0	0	0	0	0	0	14	47	0	0	0	0	0	0	0	0	0	41	0	0	0
568.3007004514	50	snposition	-CH2(Sn1)	0	0	0	0	0	11	0	0	0	0	0	0	0	0	0	0	0	0	0	0	0	0	0	0	0	11	0	0	0
573.4877369976	30	doublebond	18:1(9) C16-H, 18:1(9) C16-H	0	0	0	0	0	92	102	90	11	26	8	0	0	0	73	75	151	10	0	0	0	0	0	29	36	29	0	0	0
574.49556202967	60	doublebond	18:1(9) C16, 18:1(9) C16	0	0	0	0	0	100	94	144	12	0	19	0	0	0	42	83	111	0	0	0	0	0	0	0	19	40	0	0	0
575.50338706174	3	doublebond	18:1(9) C16+H, 18:1(9) C16+H	0	0	0	0	0	0	0	52	0	0	0	0	0	0	22	12	39	0	0	0	0	0	0	20	17	14	0	0	0
581.30852548347	160	none	-18:1(9)-H2O, -18:1(9)-H2O	0	0	0	0	0	377	442	299	35	124	40	0	0	0	121	179	201	33	34	32	0	0	0	142	85	119	0	0	0
587.50338706174	30	doublebond	18:1(9) C17-H, 18:1(9) C17-H	0	0	0	0	0	42	37	36	0	0	15	0	0	0	30	11	34	0	0	0	0	0	0	28	11	11	0	0	0
588.51121209381	60	doublebond	18:1(9) C17, 18:1(9) C17	0	0	0	0	0	29	11	20	0	0	0	0	0	0	11	11	11	0	0	0	0	0	0	0	29	0	0	0	0
589.51903712588	3	doublebond	18:1(9) C17+H, 18:1(9) C17+H	0	0	0	0	0	0	0	11	0	0	0	0	0	0	0	0	11	0	0	0	0	0	0	0	0	0	0	0	0
599.31909016717	160	acylchain	-18:1(9), -18:1(9)	0	0	0	0	0	128	225	111	22	18	11	0	0	0	110	88	140	0	0	21	0	0	0	32	58	79	0	0	0
603.53468719002	500	metaboliteclass	Precursor -Header	0	0	0	0	0	4772	4697	7091	1477	1210	1609	0	0	0	5872	5862	4622	350	448	920	0	0	0	2857	3266	2952	0	0	0
718.53813147769	100	metaboliteclass	Precursor -C6H10O5	0	0	0	0	0	640	545	463	64	39	64	0	0	0	330	421	367	34	74	26	0	0	0	373	152	219	0	0	0
863.56440581297	200	none	[M+H]+	0	0	0	0	0	1145	1422	1010	167	195	137	0	0	0	803	1174	458	174	67	34	0	0	0	285	486	715	0	0	0
880.59095489619	999	precursor	Precursor	0	0	0	0	0	9107	7353	5958	3499	2637	3449	0	0	0	5707	7512	7391	938	1366	1636	0	0	0	5041	4833	3999	0	0	0
