## Supplementary material for "MS-DIAL 5 multimodal mass spectrometry data mining unveils lipidome complexities": Source data: AlignmentID001786.txt

m/z	Reference intensity	Spectrum	Comment	20230404_Blank_11_POS_EAD14	20230404_C12_10_POS_EAD14	20230404_C13_9_POS_EAD14_1	20230404_C13_9_POS_EAD14_2	20230404_C13_9_POS_EAD14_3	20230404_C13x1_1_POS_EAD14_1	20230404_C13x1_1_POS_EAD14_2	20230404_C13x1_1_POS_EAD14_3	20230404_C13x10_4_POS_EAD14_1	20230404_C13x10_4_POS_EAD14_2	20230404_C13x10_4_POS_EAD14_3	20230404_C13x100_7_POS_EAD14_1	20230404_C13x100_7_POS_EAD14_2	20230404_C13x100_7_POS_EAD14_3	20230404_C13x2_2_POS_EAD14_1	20230404_C13x2_2_POS_EAD14_2	20230404_C13x2_2_POS_EAD14_3	20230404_C13x20_5_POS_EAD14_1	20230404_C13x20_5_POS_EAD14_2	20230404_C13x20_5_POS_EAD14_3	20230404_C13x200_8_POS_EAD14_1	20230404_C13x200_8_POS_EAD14_2	20230404_C13x200_8_POS_EAD14_3	20230404_C13x5_3_POS_EAD14_1	20230404_C13x5_3_POS_EAD14_2	20230404_C13x5_3_POS_EAD14_3	20230404_C13x50_6_POS_EAD14_1	20230404_C13x50_6_POS_EAD14_2	20230404_C13x50_6_POS_EAD14_3
222.09721365538	150	metaboliteclass	[C8H16NO6+H]+	0	0	0	0	0	728	743	662	28	55	34	0	0	0	119	163	184	44	41	0	0	0	0	111	151	177	0	0	0
252.26857651528	80	acylchain	[sph-CH4O2+H]+	0	0	0	0	0	160	202	159	13	0	10	0	0	0	42	256	142	0	0	0	0	0	0	57	20	48	0	0	0
264.26857651528	200	acylchain	[Sph-2H2O+H]+	0	0	0	0	0	1903	2336	1282	82	151	136	0	0	0	398	802	555	36	61	0	0	0	0	587	462	247	0	0	0
282.27914119898	100	acylchain	[Sph-H2O+H]+	0	0	0	0	0	149	180	167	28	160	23	0	0	0	105	109	108	13	10	0	0	0	0	81	32	63	0	0	0
302.05402851406	150	metaboliteclass	[C8H16NO9S+H]+	0	0	0	0	0	293	340	450	10	10	101	0	0	0	82	120	116	16	63	0	0	0	0	54	96	90	0	0	0
368.38869164796	150	acylchain	[FAA+H]+	0	0	0	0	0	182	455	197	43	31	14	0	0	0	80	124	90	6	0	0	0	0	0	289	164	84	0	0	0
393.39651668003	200	acylchain	[FA+C2H2N+H]+	0	0	0	0	0	560	549	400	75	55	21	0	0	0	341	153	149	30	11	0	0	0	0	155	205	165	0	0	0
614.62344261006	150	metaboliteclass	[M-C6H12O9S-H2O+H]+	0	0	0	0	0	175	258	306	0	20	17	0	0	0	115	54	116	0	32	0	0	0	0	39	77	74	0	0	0
632.63400729376	250	metaboliteclass	[M-C6H12O9S+H]+	0	0	0	0	0	603	381	450	41	64	46	0	0	0	181	287	160	55	11	0	0	0	0	298	200	253	0	0	0
650.64457197746	100	metaboliteclass	[M-C6H10O8S+H]+	0	0	0	0	0	43	53	78	10	12	6	0	0	0	50	31	58	0	0	0	0	0	0	28	32	26	0	0	0
794.68683071226	200	metaboliteclass	[M-H2SO4+H]+	0	0	0	0	0	789	682	555	75	64	57	0	0	0	346	164	267	23	27	0	0	0	0	348	343	317	0	0	0
812.69739539596	100	metaboliteclass	[M-SO3+H]+	0	0	0	0	0	262	230	266	23	21	24	0	0	0	130	56	71	30	37	0	0	0	0	83	106	77	0	0	0
892.65421025464	999	precursor	Precursor	0	0	0	0	0	4371	3667	3346	316	449	229	0	0	0	1699	1391	1285	190	158	0	0	0	0	1645	1268	1491	0	0	0
