## Supplementary material for "MS-DIAL 5 multimodal mass spectrometry data mining unveils lipidome complexities": Source data: AlignmentID001793.txt

m/z	Reference intensity	Spectrum	Comment	20230404_Blank_11_POS_EAD14	20230404_C12_10_POS_EAD14	20230404_C13_9_POS_EAD14_1	20230404_C13_9_POS_EAD14_2	20230404_C13_9_POS_EAD14_3	20230404_C13x1_1_POS_EAD14_1	20230404_C13x1_1_POS_EAD14_2	20230404_C13x1_1_POS_EAD14_3	20230404_C13x10_4_POS_EAD14_1	20230404_C13x10_4_POS_EAD14_2	20230404_C13x10_4_POS_EAD14_3	20230404_C13x100_7_POS_EAD14_1	20230404_C13x100_7_POS_EAD14_2	20230404_C13x100_7_POS_EAD14_3	20230404_C13x2_2_POS_EAD14_1	20230404_C13x2_2_POS_EAD14_2	20230404_C13x2_2_POS_EAD14_3	20230404_C13x20_5_POS_EAD14_1	20230404_C13x20_5_POS_EAD14_2	20230404_C13x20_5_POS_EAD14_3	20230404_C13x200_8_POS_EAD14_1	20230404_C13x200_8_POS_EAD14_2	20230404_C13x200_8_POS_EAD14_3	20230404_C13x5_3_POS_EAD14_1	20230404_C13x5_3_POS_EAD14_2	20230404_C13x5_3_POS_EAD14_3	20230404_C13x50_6_POS_EAD14_1	20230404_C13x50_6_POS_EAD14_2	20230404_C13x50_6_POS_EAD14_3
251.23803919399	100	acylchain	17:1(10)+	0	0	0	0	0	890	846	860	97	29	66	0	0	0	341	236	610	5	7	18	0	0	0	175	144	108	16	0	16
265.25368925813	200	acylchain	18:1(9)+ Sn2, 18:1(9)+	0	0	0	0	0	1889	1316	2145	77	94	130	0	0	0	455	757	503	28	35	65	0	0	0	377	363	177	26	39	18
314.31019059017	100	acylchain	17:1(10)+C3D5O	0	0	0	0	0	337	295	338	31	23	56	0	0	0	46	157	138	15	42	0	0	0	0	107	53	60	0	11	9
326.31019059017	100	acylchain	18:1(9)+C3D3O Sn2	0	0	0	0	0	797	647	930	111	124	78	0	0	0	380	328	243	10	30	12	0	0	0	262	141	129	57	0	5
328.32584065431	100	acylchain	18:1(9)+C3D5O	0	0	0	0	0	1047	1608	1226	98	97	72	0	0	0	343	414	614	18	20	17	0	0	0	228	216	259	53	12	24
330.30510520973	100	acylchain	17:1(10)+C3D5O2	0	0	0	0	0	1314	1299	930	132	128	123	0	0	0	531	801	459	21	30	125	0	0	0	251	475	248	14	41	19
344.32075527387	200	acylchain	18:1(9)+C3D5O2 Sn2, 18:1(9)+C3D5O2	0	0	0	0	0	1822	1641	1815	191	120	255	0	0	0	655	682	990	37	40	108	0	0	0	490	244	331	67	52	24
446.916425134125	50	precursor	[Precursor]2+	0	0	0	0	0	505	612	470	31	25	31	0	0	0	181	177	361	8	15	0	0	0	0	105	61	60	0	0	5
594.55042085553	400	acylchain	-18:1(9) -O, -18:1(9)-O Sn2	0	0	0	0	0	7939	8571	7766	2640	1276	1365	0	0	0	5981	3894	5871	383	387	454	0	0	0	3388	2035	3349	438	359	240
608.56607091967	200	acylchain	-17:1(10) -O	0	0	0	0	0	4620	4500	4695	759	483	396	0	0	0	3114	2153	3658	83	281	170	0	0	0	1378	1563	1524	106	103	87
612.56098553923	100	acylchain	-18:1(9), -18:1(9) Sn2	0	0	0	0	0	0	148	287	0	38	40	0	0	0	0	129	228	20	17	0	0	0	0	148	81	112	0	0	10
626.57663560337	50	acylchain	-17:1(10)	0	0	0	0	0	210	297	102	16	0	36	0	0	0	153	159	85	6	11	0	0	0	0	55	27	0	0	0	11
655.56679917787	25	doublebond	18:1(9) C1-H, 18:1(9) C1-H	0	0	0	0	0	9	27	56	0	0	0	0	0	0	27	49	0	0	0	0	0	0	0	0	0	0	0	0	0
656.57462420994	50	doublebond	18:1(9) C1, 18:1(9) C1	0	0	0	0	0	43	36	27	0	11	11	0	0	0	18	105	29	6	11	0	0	0	0	32	0	21	0	0	0
657.58244924201	2.5	doublebond	18:1(9) C1+H, 18:1(9) C1+H	0	0	0	0	0	8	64	37	0	0	0	0	0	0	0	0	0	0	0	0	0	0	0	7	0	0	0	0	0
669.58244924201	37.5	doublebond	17:1(10) C1-H, 18:1(9) C2-H, 18:1(9) C2-H	0	0	0	0	0	44	37	24	0	0	0	0	0	0	53	14	61	0	0	0	0	0	0	0	0	10	0	0	0
670.59027427408	100	doublebond	17:1(10) C1, 18:1(9) C2, 18:1(9) C2	0	0	0	0	0	191	113	89	14	10	11	0	0	0	45	75	93	0	28	4	0	0	0	46	33	35	13	34	6
671.59809930615	101.25	doublebond	17:1(10) C1+H, 18:1(9) C2+H, 18:1(9) C2+H	0	0	0	0	0	21	33	21	9	0	0	0	0	0	11	6	0	0	0	0	0	0	0	13	0	28	0	0	0
683.59809930615	112.5	doublebond	17:1(10) C2-H, 18:1(9) C3-H, 18:1(9) C3-H	0	0	0	0	0	78	84	142	10	15	0	0	0	0	57	21	49	0	0	0	0	0	0	11	25	76	0	0	0
684.60592433822	75	doublebond	17:1(10) C2, 18:1(9) C3, 18:1(9) C3	0	0	0	0	0	160	97	50	0	11	41	0	0	0	76	24	31	6	0	0	0	0	0	27	58	66	0	0	0
685.61374937029	75	doublebond	17:1(10) C2+H, 18:1(9) C3+H, 18:1(9) C3+H	0	0	0	0	0	0	0	52	0	0	0	0	0	0	11	0	0	0	0	0	0	0	0	0	0	0	0	0	0
697.61374937029	75	doublebond	17:1(10) C3-H, 18:1(9) C4-H, 18:1(9) C4-H	0	0	0	0	0	59	23	171	0	6	0	0	0	0	38	12	18	0	0	0	0	0	0	53	0	10	0	0	0
698.62157440236	68.75	doublebond	17:1(10) C3, 18:1(9) C4, 18:1(9) C4	0	0	0	0	0	106	43	37	0	0	0	0	0	0	20	34	29	0	0	0	0	0	0	92	22	11	0	18	0
699.62939943443	15	doublebond	17:1(10) C3+H, 18:1(9) C4+H, 18:1(9) C4+H	0	0	0	0	0	0	0	11	0	0	0	0	0	0	34	0	0	0	0	0	0	0	0	0	0	0	0	0	0
711.62939943443	37.5	doublebond	17:1(10) C4-H, 18:1(9) C5-H, 18:1(9) C5-H	0	0	0	0	0	29	65	30	0	0	0	0	0	0	11	22	33	0	0	0	0	0	0	0	0	0	0	0	0
712.6372244665	75	doublebond	17:1(10) C4, 18:1(9) C5, 18:1(9) C5	0	0	0	0	0	66	70	59	0	21	20	0	0	0	87	49	32	6	11	0	0	0	0	24	11	29	0	0	0
713.64504949857	3.75	doublebond	17:1(10) C4+H, 18:1(9) C5+H, 18:1(9) C5+H	0	0	0	0	0	11	0	15	0	0	0	0	0	0	0	0	0	0	0	0	0	0	0	0	0	11	0	0	0
725.64504949857	37.5	doublebond	17:1(10) C5-H, 18:1(9) C6-H, 18:1(9) C6-H	0	0	0	0	0	19	39	67	0	11	0	0	0	0	35	33	30	0	9	0	0	0	0	11	21	0	0	0	0
726.65287453064	75	doublebond	17:1(10) C5, 18:1(9) C6, 18:1(9) C6	0	0	0	0	0	61	37	34	0	0	11	0	0	0	46	11	19	0	10	0	0	0	0	24	11	30	0	0	0
727.66069956271	3.75	doublebond	17:1(10) C5+H, 18:1(9) C6+H, 18:1(9) C6+H	0	0	0	0	0	0	0	0	0	0	0	0	0	0	0	0	0	0	0	0	0	0	0	0	0	0	0	0	0
739.66069956271	212.5	doublebond, doublebond_high	17:1(10) C6-H, 18:1(9) C7-H, 18:1(9) C7-H	0	0	0	0	0	90	103	102	13	0	28	0	0	0	47	64	57	6	0	0	0	0	0	14	43	10	0	0	6
740.66852459478	125	doublebond	17:1(10) C6, 18:1(9) C7, 18:1(9) C7	0	0	0	0	0	87	209	72	11	26	68	0	0	0	98	31	116	6	0	0	0	0	0	11	11	18	0	0	0
741.67634962685	3.75	doublebond	17:1(10) C6+H, 18:1(9) C7+H, 18:1(9) C7+H	0	0	0	0	0	0	11	11	0	0	0	0	0	0	10	0	0	0	0	0	0	0	0	23	0	0	0	0	0
753.67634962685	37.5	doublebond	17:1(10) C7-H, 18:1(9) C8-H, 18:1(9) C8-H	0	0	0	0	0	74	98	115	0	11	0	0	0	0	58	14	22	0	0	0	0	0	0	19	11	11	0	0	0
754.68417465892	75	doublebond	17:1(10) C7, 18:1(9) C8, 18:1(9) C8	0	0	0	0	0	67	163	117	11	0	27	0	0	0	64	21	22	6	11	0	0	0	0	14	16	9	0	0	0
755.69199969099	3.75	doublebond	17:1(10) C7+H, 18:1(9) C8+H, 18:1(9) C8+H	0	0	0	0	0	25	11	9	0	0	0	0	0	0	26	0	0	0	0	0	0	0	0	11	0	0	0	0	0
766.68417465892	12.5	doublebond	18:1(9) C9-H, 18:1(9) C9-H	0	0	0	0	0	61	0	206	0	0	0	0	0	0	11	0	0	0	0	0	0	0	0	0	0	0	0	0	6
767.69199969099	125	doublebond, doublebond_high, doublebond_low	17:1(10) C8-H, 18:1(9) C9, 18:1(9) C9	0	0	0	0	0	92	182	78	24	0	11	0	0	0	68	11	24	0	0	0	0	0	0	0	0	11	0	0	0
768.69982472306	52.5	doublebond	17:1(10) C8, 18:1(9) C9+H, 18:1(9) C9+H	0	0	0	0	0	50	64	41	0	0	0	0	0	0	29	22	11	0	0	0	0	0	0	15	11	0	0	0	0
769.70764975513	1.25	doublebond	17:1(10) C8+H	0	0	0	0	0	11	0	0	0	0	0	0	0	0	0	0	11	0	0	0	0	0	0	0	0	0	0	0	0
779.69199969099	25	doublebond	18:1(9) C10-H, 18:1(9) C10-H	0	0	0	0	0	267	248	271	25	72	33	0	0	0	116	85	234	8	0	0	0	0	0	89	40	46	0	11	9
780.69982472306	50	doublebond	18:1(9) C10, 18:1(9) C10	0	0	0	0	0	35	83	133	0	0	11	0	0	0	68	29	28	0	0	0	0	0	0	17	11	58	0	0	0
781.70764975513	15	doublebond	17:1(10) C9-H, 18:1(9) C10+H, 18:1(9) C10+H	0	0	0	0	0	11	0	16	0	0	0	0	0	0	0	41	11	0	0	0	0	0	0	0	0	0	0	0	0
782.7154747872	25	doublebond	17:1(10) C9	0	0	0	0	0	33	13	22	0	0	0	0	0	0	8	72	66	0	0	0	0	0	0	11	11	11	0	0	0
783.72329981927	1.25	doublebond	17:1(10) C9+H	0	0	0	0	0	0	0	0	0	0	0	0	0	0	0	0	0	0	0	0	0	0	0	0	0	0	0	0	0
793.70764975513	100	doublebond	18:1(9) C11-H, 18:1(9) C11-H	0	0	0	0	0	220	171	200	28	5	11	0	0	0	48	63	109	0	0	0	0	0	0	47	11	15	0	0	0
794.7154747872	206.25	doublebond, doublebond_high	17:1(10) C10-H, 18:1(9) C11, 18:1(9) C11	0	0	0	0	0	171	201	187	12	11	66	0	0	0	113	55	101	9	10	11	0	0	0	37	64	27	0	0	0
795.72329981927	15	doublebond, doublebond_low	17:1(10) C10, 18:1(9) C11+H, 18:1(9) C11+H	0	0	0	0	0	36	26	0	0	0	0	0	0	0	11	25	0	0	0	0	0	0	0	0	0	0	0	0	0
796.73112485134	1.25	doublebond	17:1(10) C10+H	0	0	0	0	0	21	0	11	0	0	0	0	0	0	0	0	0	0	0	0	0	0	0	0	0	0	0	0	0
807.72329981927	37.5	doublebond	17:1(10) C11-H, 18:1(9) C12-H, 18:1(9) C12-H	0	0	0	0	0	113	104	207	11	0	11	0	0	0	83	65	88	6	0	0	0	0	0	56	48	17	0	0	0
808.73112485134	75	doublebond	17:1(10) C11, 18:1(9) C12, 18:1(9) C12	0	0	0	0	0	87	98	77	0	0	28	0	0	0	38	69	51	0	0	9	0	0	0	0	15	33	0	0	0
809.73894988341	3.75	doublebond	17:1(10) C11+H, 18:1(9) C12+H, 18:1(9) C12+H	0	0	0	0	0	0	0	0	0	0	0	0	0	0	0	0	0	0	0	0	0	0	0	16	0	0	0	0	0
821.73894988341	75	doublebond	17:1(10) C12-H, 18:1(9) C13-H, 18:1(9) C13-H	0	0	0	0	0	26	58	72	18	0	11	0	0	0	81	16	35	0	0	0	0	0	0	10	0	28	0	0	0
822.74677491548	150	doublebond, doublebond_high	17:1(10) C12, 18:1(9) C13, 18:1(9) C13	0	0	0	0	0	57	98	120	11	24	11	0	0	0	236	67	113	0	0	0	0	0	0	78	66	55	0	11	6
823.75459994755	3.75	doublebond	17:1(10) C12+H, 18:1(9) C13+H, 18:1(9) C13+H	0	0	0	0	0	0	9	0	0	0	0	0	0	0	0	10	0	0	0	0	0	0	0	0	0	0	0	0	0
835.75459994755	37.5	doublebond	17:1(10) C13-H, 18:1(9) C14-H, 18:1(9) C14-H	0	0	0	0	0	23	45	52	0	0	11	0	0	0	15	31	17	6	0	0	0	0	0	27	32	11	0	0	0
836.76242497962	75	doublebond	17:1(10) C13, 18:1(9) C14, 18:1(9) C14	0	0	0	0	0	94	74	39	128	0	0	0	0	0	11	75	37	0	0	0	0	0	0	52	11	41	0	0	0
837.77025001169	3.75	doublebond	17:1(10) C13+H, 18:1(9) C14+H, 18:1(9) C14+H	0	0	0	0	0	11	22	0	0	0	0	0	0	0	0	0	0	0	0	0	0	0	0	0	0	0	0	0	0
849.77025001169	37.5	doublebond	17:1(10) C14-H, 18:1(9) C15-H, 18:1(9) C15-H	0	0	0	0	0	51	78	129	9	0	0	0	0	0	26	39	31	0	0	0	0	0	0	12	11	12	11	0	0
850.77807504376	75	doublebond	17:1(10) C14, 18:1(9) C15, 18:1(9) C15	0	0	0	0	0	77	83	70	51	86	19	0	0	0	94	50	74	6	0	0	0	0	0	90	66	20	0	11	6
851.78590007583	3.75	doublebond	17:1(10) C14+H, 18:1(9) C15+H, 18:1(9) C15+H	0	0	0	0	0	4	0	0	0	0	0	0	0	0	0	0	0	0	0	0	0	0	0	0	0	0	0	0	0
863.78590007583	37.5	doublebond	17:1(10) C15-H, 18:1(9) C16-H, 18:1(9) C16-H	0	0	0	0	0	65	103	149	0	22	0	0	0	0	52	11	26	0	0	0	0	0	0	10	10	34	0	0	0
864.7937251079	75	doublebond	17:1(10) C15, 18:1(9) C16, 18:1(9) C16	0	0	0	0	0	117	113	125	69	9	0	0	0	0	26	43	89	6	0	11	0	0	0	102	108	117	0	0	0
865.80155013997	3.75	doublebond	17:1(10) C15+H, 18:1(9) C16+H, 18:1(9) C16+H	0	0	0	0	0	9	30	28	0	0	0	0	0	0	30	11	11	0	0	0	0	0	0	0	0	0	0	0	0
876.80630118503	150	metaboliteclass	[M+H]+	0	0	0	0	0	276	337	346	11	59	88	0	0	0	219	249	295	0	0	13	0	0	0	126	87	78	0	0	11
877.80155013997	37.5	doublebond	17:1(10) C16-H, 18:1(9) C17-H, 18:1(9) C17-H	0	0	0	0	0	53	52	44	0	0	0	0	0	0	0	52	11	0	0	24	0	0	0	11	11	0	0	0	0
878.80937517204	75	doublebond	17:1(10) C16, 18:1(9) C17, 18:1(9) C17	0	0	0	0	0	11	43	42	0	0	0	0	0	0	11	0	11	0	0	0	0	0	0	0	0	0	0	0	0
879.81720020411	3.75	doublebond	17:1(10) C16+H, 18:1(9) C17+H, 18:1(9) C17+H	0	0	0	0	0	0	10	0	0	0	0	0	0	0	0	0	0	0	0	0	0	0	0	0	0	0	0	0	0
893.83285026825	999	precursor	Precursor	0	0	0	0	0	11929	9113	9828	3917	3289	3297	0	0	0	11924	6967	11065	888	945	1235	0	0	0	6958	6056	7311	513	898	814
