## Supplementary material for "MS-DIAL 5 multimodal mass spectrometry data mining unveils lipidome complexities": Source data: AlignmentID001794.txt

m/z	Reference intensity	Spectrum	Comment	20230404_Blank_11_POS_EAD14	20230404_C12_10_POS_EAD14	20230404_C13_9_POS_EAD14_1	20230404_C13_9_POS_EAD14_2	20230404_C13_9_POS_EAD14_3	20230404_C13x1_1_POS_EAD14_1	20230404_C13x1_1_POS_EAD14_2	20230404_C13x1_1_POS_EAD14_3	20230404_C13x10_4_POS_EAD14_1	20230404_C13x10_4_POS_EAD14_2	20230404_C13x10_4_POS_EAD14_3	20230404_C13x100_7_POS_EAD14_1	20230404_C13x100_7_POS_EAD14_2	20230404_C13x100_7_POS_EAD14_3	20230404_C13x2_2_POS_EAD14_1	20230404_C13x2_2_POS_EAD14_2	20230404_C13x2_2_POS_EAD14_3	20230404_C13x20_5_POS_EAD14_1	20230404_C13x20_5_POS_EAD14_2	20230404_C13x20_5_POS_EAD14_3	20230404_C13x200_8_POS_EAD14_1	20230404_C13x200_8_POS_EAD14_2	20230404_C13x200_8_POS_EAD14_3	20230404_C13x5_3_POS_EAD14_1	20230404_C13x5_3_POS_EAD14_2	20230404_C13x5_3_POS_EAD14_3	20230404_C13x50_6_POS_EAD14_1	20230404_C13x50_6_POS_EAD14_2	20230404_C13x50_6_POS_EAD14_3
261.03699508983	500	metaboliteclass	Header	0	0	0	0	0	316	1011	543	212	165	291	0	0	0	973	1106	832	0	115	106	0	0	0	178	186	345	0	0	0
306.06639001132	200	metaboliteclass	Gly-O	0	0	0	0	0	594	314	438	118	143	129	0	0	0	161	208	241	0	28	10	0	0	0	56	117	131	0	0	0
306.09967894776	250	metaboliteclass	Gly-C	0	0	0	0	0	0	0	0	74	0	53	0	0	0	324	0	0	0	0	12	0	0	0	94	70	0	0	0	0
314.31019059017	80	none	-C6H13O9P -20:3(8,11,14)-H2O	0	0	0	0	0	34	61	18	60	19	98	0	0	0	22	41	89	0	27	0	0	0	0	16	27	17	0	0	0
332.32075527387	100	acylchain	-C6H13O9P -20:3(8,11,14)	0	0	0	0	0	540	537	715	137	120	152	0	0	0	550	410	591	0	77	25	0	0	0	133	266	415	0	0	0
350.31019059017	80	none	-C6H13O9P -17:0-H2O	0	0	0	0	0	127	101	67	76	44	18	0	0	0	71	148	100	0	16	36	0	0	0	77	90	30	0	0	0
358.30001982929	15	doublebond	20:3(8,11,14) C1-H_p3	0	0	0	0	0	10	11	11	11	0	11	0	0	0	11	11	59	0	0	0	0	0	0	0	18	0	0	0	0
359.30784486136	30	doublebond	20:3(8,11,14) C1_p3	0	0	0	0	0	9	10	0	0	0	0	0	0	0	0	0	0	0	0	0	0	0	0	0	0	0	0	0	0
360.31566989343	1.5	doublebond	20:3(8,11,14) C1+H_p3	0	0	0	0	0	16	36	11	0	0	13	0	0	0	62	202	11	0	0	0	0	0	0	0	0	0	0	0	0
368.32075527387	100	acylchain	-C6H13O9P -17:0	0	0	0	0	0	309	235	169	40	44	60	0	0	0	161	199	253	0	24	15	0	0	0	93	57	58	0	0	0
372.31566989343	15	doublebond	20:3(8,11,14) C2-H_p3	0	0	0	0	0	17	0	11	0	0	0	0	0	0	11	0	0	0	0	0	0	0	0	0	0	19	0	0	0
373.3234949255	45	doublebond	20:3(8,11,14) C2_p3	0	0	0	0	0	78	13	33	0	11	12	0	0	0	52	19	47	0	43	0	0	0	0	10	11	30	0	0	0
374.33131995757	60	doublebond	20:3(8,11,14) C2+H_p3	0	0	0	0	0	15	52	22	11	37	92	0	0	0	116	17	15	0	0	0	0	0	0	10	11	42	0	0	0
386.33131995757	60	doublebond	20:3(8,11,14) C3-H_p3	0	0	0	0	0	123	53	149	64	47	55	0	0	0	233	129	141	0	7	7	0	0	0	71	36	52	0	0	0
387.33914498964	22.5	doublebond	20:3(8,11,14) C3_p3	0	0	0	0	0	11	48	17	11	11	11	0	0	0	11	11	0	0	11	0	0	0	0	11	12	11	0	0	0
388.34697002171	15	doublebond	20:3(8,11,14) C3+H_p3	0	0	0	0	0	0	0	0	0	0	0	0	0	0	0	0	0	0	0	0	0	0	0	0	0	0	0	0	0
394.30001982929	15	doublebond	17:0 C1-H	0	0	0	0	0	11	37	0	0	0	0	0	0	0	15	11	16	0	0	0	0	0	0	32	0	0	0	0	0
395.30784486136	30	doublebond	17:0 C1	0	0	0	0	0	54	0	0	0	0	0	0	0	0	0	29	0	0	0	0	0	0	0	0	11	0	0	0	0
396.31566989343	1.5	doublebond	17:0 C1+H	0	0	0	0	0	0	11	0	6	0	11	0	0	0	17	45	0	0	0	0	0	0	0	11	0	0	0	0	0
400.34697002171	15	doublebond	20:3(8,11,14) C4-H_p3	0	0	0	0	0	28	18	40	19	0	0	0	0	0	12	14	27	0	0	0	0	0	0	0	0	0	0	0	0
401.35479505378	30	doublebond	20:3(8,11,14) C4_p3	0	0	0	0	0	14	11	11	0	0	0	0	0	0	29	0	11	0	0	0	0	0	0	0	0	11	0	0	0
402.36262008585	1.5	doublebond	20:3(8,11,14) C4+H_p3	0	0	0	0	0	0	0	0	0	0	0	0	0	0	0	0	0	0	0	0	0	0	0	0	0	0	0	0	0
408.31566989343	15	doublebond	17:0 C2-H	0	0	0	0	0	8	0	0	0	0	0	0	0	0	0	0	11	0	0	0	0	0	0	11	0	0	0	0	0
409.3234949255	45	doublebond	17:0 C2	0	0	0	0	0	47	11	45	0	11	0	0	0	0	12	21	0	0	0	46	0	0	0	11	0	21	0	0	0
410.33131995757	60	doublebond	17:0 C2+H	0	0	0	0	0	30	25	55	11	0	20	0	0	0	28	61	11	0	0	0	0	0	0	11	0	10	0	0	0
414.36262008585	15	doublebond	20:3(8,11,14) C5-H_p3	0	0	0	0	0	87	0	11	0	0	0	0	0	0	6	10	21	0	0	0	0	0	0	0	0	11	0	0	0
415.37044511792	30	doublebond	20:3(8,11,14) C5_p3	0	0	0	0	0	10	0	11	0	0	0	0	0	0	43	59	0	0	0	0	0	0	0	10	0	0	0	0	0
416.37827014999	1.5	doublebond	20:3(8,11,14) C5+H_p3	0	0	0	0	0	0	0	0	0	0	0	0	0	0	0	0	0	0	0	0	0	0	0	0	0	0	0	0	0
422.33131995757	60	doublebond	17:0 C3-H	0	0	0	0	0	11	21	18	0	0	0	0	0	0	58	0	11	0	0	0	0	0	0	5	0	7	0	0	0
423.33914498964	22.5	doublebond	17:0 C3	0	0	0	0	0	16	15	0	0	0	0	0	0	0	0	0	4	0	0	0	0	0	0	0	0	0	0	0	0
424.34697002171	15	doublebond	17:0 C3+H	0	0	0	0	0	0	11	0	0	0	0	0	0	0	10	0	12	0	0	0	0	0	0	0	0	0	0	0	0
428.37827014999	120	doublebond, doublebond_high	20:3(8,11,14) C6-H_p3	0	0	0	0	0	126	34	0	11	25	11	0	0	0	36	183	19	0	0	0	0	0	0	11	14	13	0	0	0
429.38609518206	60	doublebond	20:3(8,11,14) C6_p3	0	0	0	0	0	11	72	37	15	22	24	0	0	0	47	37	69	0	0	0	0	0	0	20	0	20	0	0	0
430.39392021413	1.5	doublebond	20:3(8,11,14) C6+H_p3	0	0	0	0	0	11	0	0	0	0	0	0	0	0	0	0	0	0	0	0	0	0	0	0	0	0	0	0	0
436.34697002171	15	doublebond	17:0 C4-H	0	0	0	0	0	11	43	11	0	6	0	0	0	0	0	0	11	0	0	0	0	0	0	0	0	0	0	0	0
437.35479505378	30	doublebond	17:0 C4	0	0	0	0	0	52	0	0	0	0	0	0	0	0	11	11	0	0	0	0	0	0	0	0	66	0	0	0	0
438.36262008585	1.5	doublebond	17:0 C4+H	0	0	0	0	0	11	11	13	0	0	0	0	0	0	0	11	16	0	0	0	0	0	0	8	0	11	0	0	0
442.39392021413	15	doublebond	20:3(8,11,14) C7-H_p3	0	0	0	0	0	22	51	41	11	0	0	0	0	0	5	42	40	0	5	0	0	0	0	11	0	11	0	0	0
443.4017452462	30	doublebond	20:3(8,11,14) C7_p3	0	0	0	0	0	30	26	27	18	11	0	0	0	0	27	28	13	0	0	0	0	0	0	14	12	13	0	0	0
444.40957027827	1.5	doublebond	20:3(8,11,14) C7+H_p3	0	0	0	0	0	0	0	0	0	11	0	0	0	0	0	0	0	0	0	0	0	0	0	0	11	0	0	0	0
450.36262008585	15	doublebond	17:0 C5-H	0	0	0	0	0	11	17	0	0	0	0	0	0	0	11	0	11	0	0	0	0	0	0	0	0	0	0	0	0
451.37044511792	30	doublebond	17:0 C5	0	0	0	0	0	0	10	0	0	13	0	0	0	0	11	0	11	0	0	0	0	0	0	0	0	0	0	0	0
452.37827014999	1.5	doublebond	17:0 C5+H	0	0	0	0	0	0	20	11	0	0	0	0	0	0	29	0	11	0	11	0	0	0	0	0	0	0	0	0	0
455.4017452462	7.5	doublebond	20:3(8,11,14) C8-H_p3	0	0	0	0	0	13	0	0	0	0	0	0	0	0	8	0	0	0	0	0	0	0	0	0	0	0	0	0	0
456.40957027827	15	doublebond, doublebond_low	20:3(8,11,14) C8_p3	0	0	0	0	0	11	60	18	37	0	14	0	0	0	22	0	11	0	0	0	0	0	0	11	0	0	0	0	0
457.41739531034	1.5	doublebond	20:3(8,11,14) C8+H_p3	0	0	0	0	0	0	11	29	0	0	7	0	0	0	18	11	0	0	0	0	0	0	0	0	0	0	0	0	0
464.37827014999	15	doublebond	17:0 C6-H	0	0	0	0	0	7	20	25	0	0	0	0	0	0	11	11	0	0	0	0	0	0	0	0	0	0	0	0	0
465.38609518206	30	doublebond	17:0 C6	0	0	0	0	0	11	37	0	0	0	0	0	0	0	14	11	12	0	0	0	0	0	0	0	0	11	0	0	0
466.39392021413	1.5	doublebond	17:0 C6+H	0	0	0	0	0	21	0	0	0	0	0	0	0	0	0	9	0	0	0	0	0	0	0	0	0	0	0	0	0
468.40957027827	120	doublebond, doublebond_high	20:3(8,11,14) C9-H_p3	0	0	0	0	0	0	21	11	7	0	11	0	0	0	20	11	11	0	0	11	0	0	0	11	11	12	0	0	0
469.41739531034	60	doublebond	20:3(8,11,14) C9_p3	0	0	0	0	0	52	23	19	10	0	5	0	0	0	51	14	37	0	0	11	0	0	0	11	21	21	0	0	0
470.42522034241	120	doublebond, doublebond_high	20:3(8,11,14) C9+H_p3	0	0	0	0	0	183	23	28	11	0	11	0	0	0	26	32	147	0	9	0	0	0	0	22	14	8	0	0	0
478.39392021413	15	doublebond	17:0 C7-H	0	0	0	0	0	67	0	11	0	0	7	0	0	0	61	0	53	0	0	0	0	0	0	11	0	19	0	0	0
479.4017452462	30	doublebond	17:0 C7	0	0	0	0	0	37	11	28	0	11	0	0	0	0	11	33	0	0	0	0	0	0	0	10	29	5	0	0	0
480.40957027827	1.5	doublebond	17:0 C7+H	0	0	0	0	0	0	0	0	0	11	0	0	0	0	10	11	33	0	0	0	0	0	0	0	7	0	0	0	0
482.42522034241	60	doublebond	20:3(8,11,14) C10-H_p3	0	0	0	0	0	31	17	32	22	10	11	0	0	0	37	31	30	0	5	0	0	0	0	10	15	19	0	0	0
483.43304537448	120	doublebond, doublebond_high	20:3(8,11,14) C10_p3	0	0	0	0	0	50	26	41	11	10	0	0	0	0	42	31	44	0	0	0	0	0	0	36	0	22	0	0	0
484.44087040655	1.5	doublebond	20:3(8,11,14) C10+H_p3	0	0	0	0	0	11	0	0	7	0	0	0	0	0	11	0	11	0	0	0	0	0	0	0	0	0	0	0	0
492.40957027827	15	doublebond	17:0 C8-H	0	0	0	0	0	11	11	0	26	0	0	0	0	0	11	11	18	0	0	0	0	0	0	0	0	20	0	0	0
493.41739531034	30	doublebond	17:0 C8	0	0	0	0	0	11	0	25	0	0	0	0	0	0	11	0	0	0	0	0	0	0	0	0	0	11	0	0	0
494.42522034241	1.5	doublebond	17:0 C8+H	0	0	0	0	0	0	34	37	11	0	0	0	0	0	56	27	0	0	0	0	0	0	0	0	0	11	0	0	0
495.43304537448	7.5	doublebond	20:3(8,11,14) C11-H_p3	0	0	0	0	0	0	0	11	0	0	16	0	0	0	0	0	9	0	0	11	0	0	0	0	0	0	0	0	0
496.44087040655	15	doublebond, doublebond_low	20:3(8,11,14) C11_p3	0	0	0	0	0	25	84	17	7	4	16	0	0	0	33	29	34	0	0	0	0	0	0	11	0	10	0	0	0
497.44869543862	1.5	doublebond	20:3(8,11,14) C11+H_p3	0	0	0	0	0	11	0	0	0	0	0	0	0	0	0	0	0	0	0	0	0	0	0	11	0	0	0	0	0
506.42522034241	15	doublebond	17:0 C9-H	0	0	0	0	0	11	31	0	0	0	0	0	0	0	22	16	29	0	0	11	0	0	0	0	11	0	0	0	0
507.43304537448	30	doublebond	17:0 C9	0	0	0	0	0	39	11	11	0	0	0	0	0	0	12	11	37	0	0	0	0	0	0	0	11	36	0	0	0
508.44087040655	121.5	doublebond, doublebond_high	20:3(8,11,14) C12-H_p3, 17:0 C9+H	0	0	0	0	0	11	56	19	43	0	11	0	0	0	35	94	12	0	0	0	0	0	0	83	41	0	0	0	0
509.44869543862	60	doublebond	20:3(8,11,14) C12_p3	0	0	0	0	0	0	61	11	0	11	0	0	0	0	18	11	56	0	0	0	0	0	0	11	11	0	0	0	0
510.45652047069	1.5	doublebond	20:3(8,11,14) C12+H_p3	0	0	0	0	0	31	102	38	0	13	0	0	0	0	21	9	50	0	0	0	0	0	0	0	0	0	0	0	0
520.44087040655	15	doublebond	17:0 C10-H	0	0	0	0	0	29	108	26	6	11	49	0	0	0	125	21	27	0	0	13	0	0	0	8	11	30	0	0	0
521.44869543862	30	doublebond	17:0 C10	0	0	0	0	0	40	73	56	11	33	16	0	0	0	33	44	38	0	0	0	0	0	0	11	25	0	0	0	0
522.45652047069	61.5	doublebond	20:3(8,11,14) C13-H_p3, 17:0 C10+H	0	0	0	0	0	56	63	61	0	18	18	0	0	0	58	67	43	0	0	20	0	0	0	11	25	26	0	0	0
523.46434550276	120	doublebond, doublebond_high	20:3(8,11,14) C13_p3	0	0	0	0	0	35	65	47	11	11	11	0	0	0	61	25	76	0	0	0	0	0	0	23	16	29	0	0	0
524.47217053483	1.5	doublebond	20:3(8,11,14) C13+H_p3	0	0	0	0	0	37	17	0	9	0	0	0	0	0	0	9	7	0	10	0	0	0	0	0	24	0	0	0	0
534.45652047069	15	doublebond	17:0 C11-H	0	0	0	0	0	11	75	77	0	37	11	0	0	0	20	37	29	0	0	11	0	0	0	12	6	0	0	0	0
535.46434550276	37.5	doublebond	20:3(8,11,14) C14-H_p3, 17:0 C11	0	0	0	0	0	41	10	46	0	0	0	0	0	0	54	7	14	0	0	0	0	0	0	0	11	11	0	0	0
536.47217053483	16.5	doublebond, doublebond_low	20:3(8,11,14) C14_p3, 17:0 C11+H	0	0	0	0	0	11	11	17	0	10	0	0	0	0	0	0	0	0	0	0	0	0	0	0	10	12	0	0	0
537.4799955669	1.5	doublebond	20:3(8,11,14) C14+H_p3	0	0	0	0	0	62	11	11	0	0	0	0	0	0	48	13	0	0	0	0	0	0	0	10	0	10	0	0	0
548.47217053483	30	doublebond	20:3(8,11,14) C15-H_p3, 17:0 C12-H	0	0	0	0	0	9	15	24	11	0	0	0	0	0	11	44	28	0	0	0	0	0	0	0	11	0	0	0	0
549.4799955669	60	doublebond	20:3(8,11,14) C15_p3, 17:0 C12	0	0	0	0	0	11	10	36	9	0	14	0	0	0	7	0	11	0	0	0	0	0	0	8	0	0	0	0	0
550.48782059897	3	doublebond	20:3(8,11,14) C15+H_p3, 17:0 C12+H	0	0	0	0	0	0	0	12	0	0	0	0	0	0	0	0	0	0	0	0	0	0	0	0	0	0	0	0	0
559.31953068919	50	snposition	-CD2(Sn1)	0	0	0	0	0	0	0	0	0	0	0	0	0	0	0	0	0	0	0	0	0	0	0	0	0	0	0	0	0
562.48782059897	75	doublebond	20:3(8,11,14) C16-H_p3, 17:0 C13-H	0	0	0	0	0	58	19	11	10	23	0	0	0	0	17	0	18	0	0	0	0	0	0	0	0	11	0	0	0
563.49564563104	150	doublebond, doublebond_high	20:3(8,11,14) C16_p3, 17:0 C13	0	0	0	0	0	0	14	19	22	0	20	0	0	0	11	10	11	0	0	0	0	0	0	27	0	42	0	0	0
564.50347066311	3	doublebond	20:3(8,11,14) C16+H_p3, 17:0 C13+H	0	0	0	0	0	0	0	0	0	0	0	0	0	0	0	0	0	0	0	0	0	0	0	0	0	0	0	0	0
574.33990921312	80	none	-20:3(8,11,14)-H2O	0	0	0	0	0	63	53	75	33	31	19	0	0	0	20	71	84	0	0	0	0	0	0	60	52	39	0	0	0
576.50347066311	30	doublebond	20:3(8,11,14) C17-H_p3, 17:0 C14-H	0	0	0	0	0	19	11	11	11	0	0	0	0	0	11	28	0	0	0	13	0	0	0	11	0	0	0	0	0
577.51129569518	60	doublebond	20:3(8,11,14) C17_p3, 17:0 C14	0	0	0	0	0	11	39	0	0	0	0	0	0	0	71	0	28	0	0	0	0	0	0	0	0	0	0	0	0
578.51912072725	3	doublebond	20:3(8,11,14) C17+H_p3, 17:0 C14+H	0	0	0	0	0	12	0	0	0	0	0	0	0	0	0	0	0	0	0	0	0	0	0	0	0	0	0	0	0
590.51912072725	30	doublebond	20:3(8,11,14) C18-H_p3, 17:0 C15-H	0	0	0	0	0	79	68	0	14	10	0	0	0	0	11	11	11	0	0	0	0	0	0	0	0	11	0	0	0
591.52694575932	60	doublebond	20:3(8,11,14) C18_p3, 17:0 C15	0	0	0	0	0	11	21	45	0	0	0	0	0	0	27	11	0	0	0	0	0	0	0	0	0	0	0	0	0
592.35047389682	80	acylchain	-20:3(8,11,14)	0	0	0	0	0	40	66	73	0	11	15	0	0	0	22	16	82	0	0	11	0	0	0	0	10	43	0	0	0
592.53477079139	3	doublebond	20:3(8,11,14) C18+H_p3, 17:0 C15+H	0	0	0	0	0	0	7	0	0	0	0	0	0	0	0	0	0	0	0	0	0	0	0	0	0	0	0	0	0
604.53477079139	30	doublebond	20:3(8,11,14) C19-H_p3, 17:0 C16-H	0	0	0	0	0	11	11	0	0	36	0	0	0	0	11	0	50	0	0	11	0	0	0	11	5	11	0	0	0
605.54259582346	60	doublebond	20:3(8,11,14) C19_p3, 17:0 C16	0	0	0	0	0	0	0	0	0	0	0	0	0	0	0	0	0	0	0	16	0	0	0	0	0	0	0	0	0
606.55042085553	3	doublebond	20:3(8,11,14) C19+H_p3, 17:0 C16+H	0	0	0	0	0	0	11	0	0	0	0	0	0	0	0	0	0	0	0	0	0	0	0	0	0	11	0	0	0
610.33990921312	80	none	-17:0-H2O	0	0	0	0	0	11	32	50	0	0	0	0	0	0	0	8	46	0	0	0	0	0	0	11	0	6	0	0	0
620.56607091967	500	metaboliteclass	Precursor -Header	0	0	0	0	0	3649	2896	1719	880	789	1056	0	0	0	2795	2099	1718	0	222	344	0	0	0	1345	896	1861	0	0	0
628.35047389682	80	acylchain	-17:0	0	0	0	0	0	51	11	0	0	0	0	0	0	0	31	0	0	0	0	0	0	0	0	0	11	19	0	0	0
735.56951520734	100	metaboliteclass	Precursor -C6H10O5	0	0	0	0	0	124	136	78	65	53	33	0	0	0	133	176	146	0	11	0	0	0	0	133	57	187	0	0	0
880.59578954262	200	none	[M+H]+	0	0	0	0	0	204	298	329	149	73	96	0	0	0	338	218	336	0	32	16	0	0	0	94	126	106	0	0	0
897.62233862584	999	precursor	Precursor	0	0	0	0	0	4554	3651	2567	2780	1404	2180	0	0	0	4893	3325	2962	0	741	749	0	0	0	2834	2663	3467	0	0	0
