## Supplementary material for "MS-DIAL 5 multimodal mass spectrometry data mining unveils lipidome complexities": Source data: AlignmentID001799.txt

m/z	Reference intensity	Spectrum	Comment	20230404_Blank_11_POS_EAD14	20230404_C12_10_POS_EAD14	20230404_C13_9_POS_EAD14_1	20230404_C13_9_POS_EAD14_2	20230404_C13_9_POS_EAD14_3	20230404_C13x1_1_POS_EAD14_1	20230404_C13x1_1_POS_EAD14_2	20230404_C13x1_1_POS_EAD14_3	20230404_C13x10_4_POS_EAD14_1	20230404_C13x10_4_POS_EAD14_2	20230404_C13x10_4_POS_EAD14_3	20230404_C13x100_7_POS_EAD14_1	20230404_C13x100_7_POS_EAD14_2	20230404_C13x100_7_POS_EAD14_3	20230404_C13x2_2_POS_EAD14_1	20230404_C13x2_2_POS_EAD14_2	20230404_C13x2_2_POS_EAD14_3	20230404_C13x20_5_POS_EAD14_1	20230404_C13x20_5_POS_EAD14_2	20230404_C13x20_5_POS_EAD14_3	20230404_C13x200_8_POS_EAD14_1	20230404_C13x200_8_POS_EAD14_2	20230404_C13x200_8_POS_EAD14_3	20230404_C13x5_3_POS_EAD14_1	20230404_C13x5_3_POS_EAD14_2	20230404_C13x5_3_POS_EAD14_3	20230404_C13x50_6_POS_EAD14_1	20230404_C13x50_6_POS_EAD14_2	20230404_C13x50_6_POS_EAD14_3
265.25368925813	300	acylchain	18:1(9)+ Sn2, 18:1(9)+, 18:1(9)+	0	0	0	0	0	1026	923	1331	219	157	171	0	0	0	1820	1408	1478	65	84	72	0	0	0	1588	1501	1253	12	11	28
309.27880686052	100	snposition	Sn2 diagnostics	0	0	0	0	0	8	12	24	0	6	0	0	0	0	10	12	35	0	5	0	0	0	0	8	0	191	0	0	0
321.27880686052	300	acylchain	18:1(9)+C3H3O Sn2, 18:1(9)+C3H3O, 18:1(9)+C3H3O	0	0	0	0	0	408	325	401	66	114	86	0	0	0	1015	743	536	31	114	17	0	0	0	538	613	544	10	9	12
339.28937154422	300	acylchain	18:1(9)+C3H5O2 Sn2, 18:1(9)+C3H5O2, 18:1(9)+C3H5O2	0	0	0	0	0	1210	783	815	86	223	121	0	0	0	1841	1565	1767	129	67	101	0	0	0	657	1899	1486	18	17	15
451.40855830137	50	precursor	[Precursor]2+	0	0	0	0	0	70	62	56	18	19	60	0	0	0	414	419	483	5	5	4	0	0	0	194	202	159	5	3	3
603.53468719002	600	acylchain	-18:1(9)-O, -18:1(9)-O, -18:1(9)-O Sn2	0	0	0	0	0	12364	11983	10363	1402	1195	920	0	0	0	8072	7712	4297	597	864	500	0	0	0	4679	5256	4593	157	126	150
621.54525187372	150	acylchain	-18:1(9), -18:1(9), -18:1(9) Sn2	0	0	0	0	0	316	242	205	22	46	40	0	0	0	410	672	0	27	19	4	0	0	0	0	246	244	10	4	6
664.55106551236	37.5	doublebond	18:1(9) C1-H, 18:1(9) C1-H, 18:1(9) C1-H	0	0	0	0	0	11	8	11	6	0	0	0	0	0	17	31	0	0	0	0	0	0	0	9	57	9	0	0	0
665.55889054443	75	doublebond	18:1(9) C1, 18:1(9) C1, 18:1(9) C1	0	0	0	0	0	38	42	60	10	7	6	0	0	0	60	34	34	6	0	0	0	0	0	25	64	19	0	0	0
666.5667155765	3.75	doublebond	18:1(9) C1+H, 18:1(9) C1+H, 18:1(9) C1+H	0	0	0	0	0	7	10	9	0	0	0	0	0	0	97	29	0	0	0	0	0	0	0	6	0	11	0	0	0
678.5667155765	37.5	doublebond	18:1(9) C2-H, 18:1(9) C2-H, 18:1(9) C2-H	0	0	0	0	0	14	14	10	0	3	0	0	0	0	0	0	11	0	0	0	0	0	0	11	43	11	0	0	0
679.57454060857	112.5	doublebond	18:1(9) C2, 18:1(9) C2, 18:1(9) C2	0	0	0	0	0	108	119	124	14	6	10	0	0	0	331	246	141	10	6	4	0	0	0	56	90	219	0	3	3
680.58236564064	150	doublebond	18:1(9) C2+H, 18:1(9) C2+H, 18:1(9) C2+H	0	0	0	0	0	14	22	11	7	3	0	0	0	0	12	21	16	0	0	0	0	0	0	14	30	22	0	0	0
692.58236564064	150	doublebond	18:1(9) C3-H, 18:1(9) C3-H, 18:1(9) C3-H	0	0	0	0	0	71	47	42	6	8	12	0	0	0	32	108	18	0	6	4	0	0	0	24	53	55	0	0	0
693.59019067271	56.25	doublebond	18:1(9) C3, 18:1(9) C3, 18:1(9) C3	0	0	0	0	0	25	31	15	6	6	6	0	0	0	23	58	52	0	0	0	0	0	0	18	11	13	0	0	0
694.59801570478	37.5	doublebond	18:1(9) C3+H, 18:1(9) C3+H, 18:1(9) C3+H	0	0	0	0	0	3	6	6	0	0	0	0	0	0	0	0	0	0	0	0	0	0	0	6	0	0	0	0	0
706.59801570478	37.5	doublebond	18:1(9) C4-H, 18:1(9) C4-H, 18:1(9) C4-H	0	0	0	0	0	14	19	14	6	3	0	0	0	0	19	94	0	0	6	0	0	0	0	11	11	24	0	0	0
707.60584073685	75	doublebond	18:1(9) C4, 18:1(9) C4, 18:1(9) C4	0	0	0	0	0	53	58	41	0	8	8	0	0	0	72	61	19	0	0	0	0	0	0	29	63	32	0	0	0
708.61366576892	3.75	doublebond	18:1(9) C4+H, 18:1(9) C4+H, 18:1(9) C4+H	0	0	0	0	0	5	6	0	0	0	0	0	0	0	0	0	0	0	0	0	0	0	0	6	0	0	0	0	0
720.61366576892	37.5	doublebond	18:1(9) C5-H, 18:1(9) C5-H, 18:1(9) C5-H	0	0	0	0	0	23	12	13	0	5	0	0	0	0	42	55	11	0	6	0	0	0	0	13	22	0	0	0	0
721.62149080099	75	doublebond	18:1(9) C5, 18:1(9) C5, 18:1(9) C5	0	0	0	0	0	53	38	30	6	3	6	0	0	0	26	38	51	0	6	0	0	0	0	25	0	84	0	3	0
722.62931583306	3.75	doublebond	18:1(9) C5+H, 18:1(9) C5+H, 18:1(9) C5+H	0	0	0	0	0	5	6	6	0	0	0	0	0	0	0	10	0	0	0	0	0	0	0	0	0	0	0	0	0
734.62931583306	37.5	doublebond	18:1(9) C6-H, 18:1(9) C6-H, 18:1(9) C6-H	0	0	0	0	0	24	16	20	0	0	0	0	0	0	40	36	27	0	0	0	0	0	0	15	16	12	0	0	0
735.63714086513	75	doublebond	18:1(9) C6, 18:1(9) C6, 18:1(9) C6	0	0	0	0	0	28	38	25	0	3	0	0	0	0	43	61	22	0	0	5	0	0	0	16	11	34	0	0	0
736.6449658972	3.75	doublebond	18:1(9) C6+H, 18:1(9) C6+H, 18:1(9) C6+H	0	0	0	0	0	3	6	0	0	0	0	0	0	0	0	9	0	0	0	0	0	0	0	0	0	0	0	0	0
748.6449658972	300	doublebond, doublebond_high	18:1(9) C7-H, 18:1(9) C7-H, 18:1(9) C7-H	0	0	0	0	0	96	124	87	6	9	11	0	0	0	95	73	44	21	11	8	0	0	0	83	53	94	0	0	5
749.65279092927	150	doublebond	18:1(9) C7, 18:1(9) C7, 18:1(9) C7	0	0	0	0	0	64	71	56	6	10	6	0	0	0	47	68	52	0	0	7	0	0	0	17	19	62	0	0	0
750.66061596134	3.75	doublebond	18:1(9) C7+H, 18:1(9) C7+H, 18:1(9) C7+H	0	0	0	0	0	7	15	6	0	0	0	0	0	0	0	28	10	0	0	0	0	0	0	10	0	11	0	0	0
762.66061596134	37.5	doublebond	18:1(9) C8-H, 18:1(9) C8-H, 18:1(9) C8-H	0	0	0	0	0	24	21	22	6	5	0	0	0	0	33	22	20	0	0	4	0	0	0	18	11	11	0	0	0
763.66844099341	75	doublebond	18:1(9) C8, 18:1(9) C8, 18:1(9) C8	0	0	0	0	0	78	88	57	6	3	6	0	0	0	98	120	148	6	9	4	0	0	0	36	65	53	0	4	3
764.67626602548	3.75	doublebond	18:1(9) C8+H, 18:1(9) C8+H, 18:1(9) C8+H	0	0	0	0	0	14	23	15	0	0	7	0	0	0	34	11	11	0	6	0	0	0	0	6	0	0	0	0	0
775.66844099341	18.75	doublebond	18:1(9) C9-H, 18:1(9) C9-H, 18:1(9) C9-H	0	0	0	0	0	9	6	6	0	0	0	0	0	0	24	0	0	0	0	0	0	0	0	6	0	0	0	0	0
776.67626602548	37.5	doublebond, doublebond_low	18:1(9) C9, 18:1(9) C9, 18:1(9) C9	0	0	0	0	0	14	13	11	0	0	6	0	0	0	0	0	0	0	0	0	0	0	0	11	8	0	0	0	0
777.68409105755	3.75	doublebond	18:1(9) C9+H, 18:1(9) C9+H, 18:1(9) C9+H	0	0	0	0	0	4	9	0	0	0	0	0	0	0	11	0	0	0	0	0	0	0	0	6	0	11	0	0	0
788.67626602548	37.5	doublebond	18:1(9) C10-H, 18:1(9) C10-H, 18:1(9) C10-H	0	0	0	0	0	218	245	215	15	11	13	0	0	0	483	217	135	10	11	6	0	0	0	110	140	209	0	6	3
789.68409105755	75	doublebond	18:1(9) C10, 18:1(9) C10, 18:1(9) C10	0	0	0	0	0	88	79	68	13	8	7	0	0	0	66	170	29	9	0	4	0	0	0	33	58	20	0	3	0
790.69191608962	3.75	doublebond	18:1(9) C10+H, 18:1(9) C10+H, 18:1(9) C10+H	0	0	0	0	0	10	10	9	0	0	0	0	0	0	11	44	0	0	0	0	0	0	0	0	0	0	0	0	0
802.69191608962	150	doublebond	18:1(9) C11-H, 18:1(9) C11-H, 18:1(9) C11-H	0	0	0	0	0	82	79	68	12	8	6	0	0	0	71	153	77	0	0	0	0	0	0	67	129	38	6	3	3
803.69974112169	300	doublebond, doublebond_high	18:1(9) C11, 18:1(9) C11, 18:1(9) C11	0	0	0	0	0	386	247	199	27	9	25	0	0	0	610	288	141	7	7	13	0	0	0	96	279	129	0	0	5
804.70756615376	3.75	doublebond	18:1(9) C11+H, 18:1(9) C11+H, 18:1(9) C11+H	0	0	0	0	0	9	6	11	0	0	0	0	0	0	0	0	0	0	0	0	0	0	0	0	0	0	0	0	0
816.70756615376	37.5	doublebond	18:1(9) C12-H, 18:1(9) C12-H, 18:1(9) C12-H	0	0	0	0	0	30	35	40	0	7	6	0	0	0	47	21	58	6	6	0	0	0	0	31	36	27	0	0	0
817.71539118583	75	doublebond	18:1(9) C12, 18:1(9) C12, 18:1(9) C12	0	0	0	0	0	37	35	26	0	4	6	0	0	0	108	187	169	0	0	4	0	0	0	12	12	145	0	0	0
818.7232162179	3.75	doublebond	18:1(9) C12+H, 18:1(9) C12+H, 18:1(9) C12+H	0	0	0	0	0	5	0	6	0	0	0	0	0	0	27	0	0	0	0	0	0	0	0	0	0	0	0	0	0
830.7232162179	37.5	doublebond	18:1(9) C13-H, 18:1(9) C13-H, 18:1(9) C13-H	0	0	0	0	0	25	30	26	0	7	6	0	0	0	57	52	36	6	0	4	0	0	0	13	13	0	0	0	0
831.73104124997	75	doublebond	18:1(9) C13, 18:1(9) C13, 18:1(9) C13	0	0	0	0	0	54	76	33	8	3	6	0	0	0	103	44	51	0	0	0	0	0	0	28	25	25	0	0	0
832.73886628204	3.75	doublebond	18:1(9) C13+H, 18:1(9) C13+H, 18:1(9) C13+H	0	0	0	0	0	4	6	0	0	0	0	0	0	0	11	0	0	0	0	0	0	0	0	10	0	0	0	0	0
844.73886628204	37.5	doublebond	18:1(9) C14-H, 18:1(9) C14-H, 18:1(9) C14-H	0	0	0	0	0	32	28	38	6	5	6	0	0	0	45	45	74	0	6	0	0	0	0	14	34	26	0	0	0
845.74669131411	75	doublebond	18:1(9) C14, 18:1(9) C14, 18:1(9) C14	0	0	0	0	0	58	48	38	6	7	9	0	0	0	78	71	22	0	6	4	0	0	0	29	73	37	0	3	0
846.75451634618	3.75	doublebond	18:1(9) C14+H, 18:1(9) C14+H, 18:1(9) C14+H	0	0	0	0	0	4	12	6	0	0	0	0	0	0	11	0	0	0	0	0	0	0	0	0	0	11	0	0	0
858.75451634618	37.5	doublebond	18:1(9) C15-H, 18:1(9) C15-H, 18:1(9) C15-H	0	0	0	0	0	47	30	41	6	5	18	0	0	0	53	82	37	6	6	0	0	0	0	22	0	53	0	0	0
859.76234137825	75	doublebond	18:1(9) C15, 18:1(9) C15, 18:1(9) C15	0	0	0	0	0	83	86	53	6	3	7	0	0	0	94	109	83	6	10	4	0	0	0	33	42	73	0	0	0
860.77016641032	3.75	doublebond	18:1(9) C15+H, 18:1(9) C15+H, 18:1(9) C15+H	0	0	0	0	0	7	6	12	0	0	0	0	0	0	0	0	11	0	0	0	0	0	0	0	0	29	0	0	0
867.78000283582	150	metaboliteclass	[M+H]+ -H2O	0	0	0	0	0	126	112	100	31	9	11	0	0	0	79	199	55	9	6	0	0	0	0	45	78	24	0	3	3
872.77016641032	37.5	doublebond	18:1(9) C16-H, 18:1(9) C16-H, 18:1(9) C16-H	0	0	0	0	0	61	56	43	9	3	0	0	0	0	44	44	50	0	11	0	0	0	0	33	41	36	0	0	3
873.77799144239	75	doublebond	18:1(9) C16, 18:1(9) C16, 18:1(9) C16	0	0	0	0	0	120	158	77	9	9	13	0	0	0	207	96	60	6	9	0	0	0	0	18	198	48	6	0	0
874.78581647446	3.75	doublebond	18:1(9) C16+H, 18:1(9) C16+H, 18:1(9) C16+H	0	0	0	0	0	21	26	19	0	3	0	0	0	0	0	11	0	0	0	0	0	0	0	6	15	20	0	0	0
884.80655191904	150	metaboliteclass	Precursor-H2O	0	0	0	0	0	3691	3571	2494	0	65	0	0	0	0	1033	2077	1108	0	0	0	0	0	0	719	0	648	0	0	0
885.79056751952	150	metaboliteclass	[M+H]+	0	0	0	0	0	410	365	232	17	18	13	0	0	0	555	308	141	18	17	16	0	0	0	121	256	295	6	5	3
886.78581647446	37.5	doublebond	18:1(9) C17-H, 18:1(9) C17-H, 18:1(9) C17-H	0	0	0	0	0	32	16	19	0	0	0	0	0	0	11	11	20	0	0	0	0	0	0	23	0	0	0	0	0
887.79364150653	75	doublebond	18:1(9) C17, 18:1(9) C17, 18:1(9) C17	0	0	0	0	0	20	21	26	0	0	0	0	0	0	16	11	0	0	0	0	0	0	0	8	0	11	0	0	0
888.8014665386	3.75	doublebond	18:1(9) C17+H, 18:1(9) C17+H, 18:1(9) C17+H	0	0	0	0	0	5	7	6	0	0	0	0	0	0	0	11	0	0	0	0	0	0	0	0	0	0	0	0	0
902.81711660274	999	precursor	Precursor	0	0	0	0	0	33309	33654	30006	2469	2405	2628	0	0	0	13535	8711	8894	1268	640	891	0	0	0	8225	7837	4812	519	143	356
