## Supplementary material for "MS-DIAL 5 multimodal mass spectrometry data mining unveils lipidome complexities": Source data: AlignmentID001830.txt

m/z	Reference intensity	Spectrum	Comment	20230404_Blank_11_POS_EAD14	20230404_C12_10_POS_EAD14	20230404_C13_9_POS_EAD14_1	20230404_C13_9_POS_EAD14_2	20230404_C13_9_POS_EAD14_3	20230404_C13x1_1_POS_EAD14_1	20230404_C13x1_1_POS_EAD14_2	20230404_C13x1_1_POS_EAD14_3	20230404_C13x10_4_POS_EAD14_1	20230404_C13x10_4_POS_EAD14_2	20230404_C13x10_4_POS_EAD14_3	20230404_C13x100_7_POS_EAD14_1	20230404_C13x100_7_POS_EAD14_2	20230404_C13x100_7_POS_EAD14_3	20230404_C13x2_2_POS_EAD14_1	20230404_C13x2_2_POS_EAD14_2	20230404_C13x2_2_POS_EAD14_3	20230404_C13x20_5_POS_EAD14_1	20230404_C13x20_5_POS_EAD14_2	20230404_C13x20_5_POS_EAD14_3	20230404_C13x200_8_POS_EAD14_1	20230404_C13x200_8_POS_EAD14_2	20230404_C13x200_8_POS_EAD14_3	20230404_C13x5_3_POS_EAD14_1	20230404_C13x5_3_POS_EAD14_2	20230404_C13x5_3_POS_EAD14_3	20230404_C13x50_6_POS_EAD14_1	20230404_C13x50_6_POS_EAD14_2	20230404_C13x50_6_POS_EAD14_3
265.25368925813	200	acylchain	18:1(9)+ Sn2, 18:1(9)+	0	0	0	0	0	985	822	645	68	183	57	0	0	0	272	175	613	10	5	16	0	0	0	188	109	195	19	14	7
277.25368925813	100	acylchain	19:2(10,13)+	0	0	0	0	0	827	849	446	105	44	54	0	0	0	207	193	313	7	9	11	0	0	0	118	119	271	9	10	12
326.31019059017	100	acylchain	18:1(9)+C3D3O Sn2	0	0	0	0	0	492	329	313	31	17	109	0	0	0	107	117	291	8	10	21	0	0	0	61	49	89	0	5	0
328.32584065431	100	acylchain	18:1(9)+C3D5O	0	0	0	0	0	621	691	340	44	23	37	0	0	0	207	183	380	23	24	16	0	0	0	55	85	214	12	11	7
340.32584065431	100	acylchain	19:2(10,13)+C3D5O	0	0	0	0	0	23	94	35	4	11	5	0	0	0	9	59	43	0	5	3	0	0	0	11	14	11	0	0	0
344.32075527387	200	acylchain	18:1(9)+C3D5O2 Sn2, 18:1(9)+C3D5O2	0	0	0	0	0	1283	1316	1520	93	70	76	0	0	0	536	360	812	34	38	16	0	0	0	511	232	379	23	8	10
356.32075527387	100	acylchain	19:2(10,13)+C3D5O2	0	0	0	0	0	309	443	233	24	93	15	0	0	0	110	128	188	9	12	9	0	0	0	163	82	117	0	12	5
459.924250166195	50	precursor	[Precursor]2+	0	0	0	0	0	324	409	546	20	12	81	0	0	0	99	76	272	6	10	8	0	0	0	91	85	113	11	10	10
608.56607091967	200	acylchain	-19:2(10,13) -O	0	0	0	0	0	3576	2895	4049	209	254	300	0	0	0	1075	983	1364	78	117	35	0	0	0	755	647	960	70	113	41
620.56607091967	400	acylchain	-18:1(9) -O, -18:1(9)-O Sn2	0	0	0	0	0	7001	4120	4492	639	514	1045	0	0	0	2044	2978	2414	145	156	168	0	0	0	2695	1578	2225	301	111	86
626.57663560337	50	acylchain	-19:2(10,13)	0	0	0	0	0	100	0	56	8	11	10	0	0	0	37	16	35	0	0	5	0	0	0	16	8	0	0	0	0
638.57663560337	100	acylchain	-18:1(9), -18:1(9) Sn2	0	0	0	0	0	351	420	157	8	17	8	0	0	0	46	73	161	4	7	3	0	0	0	42	35	45	6	0	9
669.58244924201	12.5	doublebond	19:2(10,13) C1-H	0	0	0	0	0	11	11	11	0	0	0	0	0	0	0	6	14	0	0	0	0	0	0	0	4	0	0	0	0
670.59027427408	25	doublebond	19:2(10,13) C1	0	0	0	0	0	10	9	6	0	0	0	0	0	0	6	19	0	0	6	0	0	0	0	0	0	11	0	0	0
671.59809930615	1.25	doublebond	19:2(10,13) C1+H	0	0	0	0	0	0	0	11	0	0	0	0	0	0	6	0	0	0	0	0	0	0	0	0	0	0	0	0	0
681.58244924201	25	doublebond	18:1(9) C1-H, 18:1(9) C1-H	0	0	0	0	0	9	17	0	0	0	0	0	0	0	0	6	0	0	0	3	0	0	0	0	5	11	0	0	0
682.59027427408	50	doublebond	18:1(9) C1, 18:1(9) C1	0	0	0	0	0	62	43	18	4	9	6	0	0	0	24	9	46	0	0	0	0	0	0	0	4	11	0	0	0
683.59809930615	15	doublebond	18:1(9) C1+H, 18:1(9) C1+H, 19:2(10,13) C2-H	0	0	0	0	0	37	0	0	0	0	0	0	0	0	35	6	0	0	0	0	0	0	0	0	0	0	0	0	0
684.60592433822	37.5	doublebond	19:2(10,13) C2	0	0	0	0	0	45	56	89	6	0	6	0	0	0	18	19	10	0	0	0	0	0	0	10	11	0	0	0	0
685.61374937029	50	doublebond	19:2(10,13) C2+H	0	0	0	0	0	0	0	11	0	0	0	0	0	0	0	6	0	0	0	0	0	0	0	0	0	0	0	0	0
695.59809930615	25	doublebond	18:1(9) C2-H, 18:1(9) C2-H	0	0	0	0	0	30	170	13	0	0	0	0	0	0	9	6	38	4	0	0	0	0	0	10	7	0	0	0	0
696.60592433822	75	doublebond	18:1(9) C2, 18:1(9) C2	0	0	0	0	0	46	130	46	4	6	6	0	0	0	11	18	22	0	6	0	0	0	0	0	4	22	0	0	0
697.61374937029	150	doublebond	18:1(9) C2+H, 18:1(9) C2+H, 19:2(10,13) C3-H	0	0	0	0	0	17	74	27	4	0	6	0	0	0	9	8	3	0	0	0	0	0	0	11	8	0	0	0	0
698.62157440236	18.75	doublebond	19:2(10,13) C3	0	0	0	0	0	11	10	0	0	0	0	0	0	0	6	10	0	0	0	0	0	0	0	0	0	34	0	0	0
699.62939943443	12.5	doublebond	19:2(10,13) C3+H	0	0	0	0	0	0	0	0	0	0	0	0	0	0	0	0	0	0	0	0	0	0	0	0	0	0	0	0	0
709.61374937029	100	doublebond	18:1(9) C3-H, 18:1(9) C3-H	0	0	0	0	0	27	44	28	0	6	6	0	0	0	19	11	22	0	0	0	0	0	0	0	6	0	0	0	0
710.62157440236	37.5	doublebond	18:1(9) C3, 18:1(9) C3	0	0	0	0	0	151	44	31	0	0	0	0	0	0	6	14	49	0	0	0	0	0	0	0	7	10	0	0	0
711.62939943443	37.5	doublebond	18:1(9) C3+H, 18:1(9) C3+H, 19:2(10,13) C4-H	0	0	0	0	0	0	0	12	0	0	0	0	0	0	0	0	0	4	0	0	0	0	0	0	4	0	0	0	0
712.6372244665	25	doublebond	19:2(10,13) C4	0	0	0	0	0	0	0	11	0	0	0	0	0	0	6	6	11	0	0	0	0	0	0	0	5	0	0	0	0
713.64504949857	1.25	doublebond	19:2(10,13) C4+H	0	0	0	0	0	0	0	0	0	0	0	0	0	0	0	0	0	0	0	0	0	0	0	0	0	0	0	0	0
723.62939943443	25	doublebond	18:1(9) C4-H, 18:1(9) C4-H	0	0	0	0	0	11	11	11	0	0	0	0	0	0	6	9	11	0	0	0	0	0	0	0	4	13	0	0	0
724.6372244665	50	doublebond	18:1(9) C4, 18:1(9) C4	0	0	0	0	0	28	32	38	4	6	0	0	0	0	11	15	11	0	0	0	0	0	0	0	7	0	0	0	0
725.64504949857	15	doublebond	18:1(9) C4+H, 18:1(9) C4+H, 19:2(10,13) C5-H	0	0	0	0	0	11	11	30	4	0	0	0	0	0	8	6	12	0	0	0	0	0	0	0	0	11	0	0	0
726.65287453064	25	doublebond	19:2(10,13) C5	0	0	0	0	0	11	19	33	0	0	0	0	0	0	6	0	0	0	0	0	0	0	0	0	4	0	0	0	0
727.66069956271	1.25	doublebond	19:2(10,13) C5+H	0	0	0	0	0	0	0	0	0	0	0	0	0	0	6	0	0	0	0	0	0	0	0	0	0	0	0	0	0
737.64504949857	25	doublebond	18:1(9) C5-H, 18:1(9) C5-H	0	0	0	0	0	11	66	80	4	0	6	0	0	0	6	6	32	0	0	0	0	0	0	0	5	37	0	0	0
738.65287453064	50	doublebond	18:1(9) C5, 18:1(9) C5	0	0	0	0	0	47	71	58	0	6	0	0	0	0	6	8	0	0	0	3	0	0	0	0	7	11	0	6	0
739.66069956271	15	doublebond	18:1(9) C5+H, 18:1(9) C5+H, 19:2(10,13) C6-H	0	0	0	0	0	0	72	13	0	0	0	0	0	0	10	10	0	0	0	0	0	0	0	0	4	0	0	0	0
740.66852459478	25	doublebond	19:2(10,13) C6	0	0	0	0	0	31	16	40	0	0	0	0	0	0	11	6	11	0	0	0	0	0	0	0	0	0	0	0	0
741.67634962685	1.25	doublebond	19:2(10,13) C6+H	0	0	0	0	0	0	0	0	0	0	0	0	0	0	0	0	0	0	0	0	0	0	0	0	0	0	0	0	0
751.66069956271	25	doublebond	18:1(9) C6-H, 18:1(9) C6-H	0	0	0	0	0	18	15	13	0	0	0	0	0	0	6	11	0	0	0	0	0	0	0	0	4	0	0	0	0
752.66852459478	50	doublebond	18:1(9) C6, 18:1(9) C6	0	0	0	0	0	29	16	23	0	0	0	0	0	0	11	11	10	0	0	0	0	0	0	11	7	0	0	0	0
753.67634962685	15	doublebond	18:1(9) C6+H, 18:1(9) C6+H, 19:2(10,13) C7-H	0	0	0	0	0	13	11	0	0	0	0	0	0	0	0	9	0	0	0	0	0	0	0	0	4	0	0	0	0
754.68417465892	25	doublebond	19:2(10,13) C7	0	0	0	0	0	0	20	29	4	0	0	0	0	0	6	11	0	0	0	0	0	0	0	0	0	0	0	0	0
755.69199969099	1.25	doublebond	19:2(10,13) C7+H	0	0	0	0	0	0	0	0	0	0	0	0	0	0	0	6	0	0	0	0	0	0	0	0	0	0	0	0	0
765.67634962685	200	doublebond, doublebond_high	18:1(9) C7-H, 18:1(9) C7-H	0	0	0	0	0	30	131	74	0	6	6	0	0	0	13	10	46	0	0	0	0	0	0	11	15	10	0	0	0
766.68417465892	100	doublebond	18:1(9) C7, 18:1(9) C7	0	0	0	0	0	35	66	40	9	6	0	0	0	0	11	18	13	0	0	0	0	0	0	15	7	0	0	0	0
767.69199969099	102.5	doublebond, doublebond_high	18:1(9) C7+H, 18:1(9) C7+H, 19:2(10,13) C8-H	0	0	0	0	0	56	6	10	7	0	6	0	0	0	6	11	11	4	0	0	0	0	0	10	7	0	0	0	0
768.69982472306	50	doublebond	19:2(10,13) C8	0	0	0	0	0	14	0	47	4	0	0	0	0	0	6	11	0	0	0	0	0	0	0	0	4	0	0	0	0
769.70764975513	1.25	doublebond	19:2(10,13) C8+H	0	0	0	0	0	0	0	0	0	0	0	0	0	0	0	0	0	0	0	0	0	0	0	0	0	0	0	0	0
779.69199969099	25	doublebond	18:1(9) C8-H, 18:1(9) C8-H	0	0	0	0	0	22	20	27	0	6	0	0	0	0	6	10	0	0	0	0	0	0	0	0	0	0	0	0	0
780.69982472306	50	doublebond	18:1(9) C8, 18:1(9) C8	0	0	0	0	0	28	75	87	6	0	6	0	0	0	8	9	43	0	0	0	0	0	0	32	7	0	0	10	0
781.70764975513	15	doublebond	18:1(9) C8+H, 18:1(9) C8+H, 19:2(10,13) C9-H	0	0	0	0	0	11	11	11	0	0	0	0	0	0	13	9	0	0	0	0	0	0	0	11	4	0	0	0	0
782.7154747872	25	doublebond	19:2(10,13) C9	0	0	0	0	0	306	14	41	4	0	0	0	0	0	0	8	11	0	0	0	0	0	0	0	4	0	0	0	0
783.72329981927	1.25	doublebond	19:2(10,13) C9+H	0	0	0	0	0	0	0	0	0	0	0	0	0	0	0	0	0	0	0	0	0	0	0	0	4	0	0	0	0
792.69982472306	12.5	doublebond	18:1(9) C9-H, 18:1(9) C9-H	0	0	0	0	0	71	36	0	0	0	0	0	0	0	0	11	0	0	0	0	0	0	0	0	0	0	0	0	0
793.70764975513	25	doublebond, doublebond_low	18:1(9) C9, 18:1(9) C9	0	0	0	0	0	19	14	25	7	0	0	0	0	0	11	6	21	0	0	0	0	0	0	10	5	0	0	0	0
794.7154747872	8.75	doublebond	18:1(9) C9+H, 18:1(9) C9+H, 19:2(10,13) C10-H	0	0	0	0	0	7	0	57	0	0	6	0	0	0	6	7	11	0	0	0	0	0	0	0	0	0	0	0	0
795.72329981927	12.5	doublebond, doublebond_low	19:2(10,13) C10	0	0	0	0	0	46	113	41	4	10	6	0	0	0	25	25	22	7	0	0	0	0	0	45	9	16	0	0	0
796.73112485134	1.25	doublebond	19:2(10,13) C10+H	0	0	0	0	0	0	0	0	0	0	0	0	0	0	0	0	0	0	0	0	0	0	0	0	0	0	0	0	0
805.70764975513	25	doublebond	18:1(9) C10-H, 18:1(9) C10-H	0	0	0	0	0	83	56	123	17	0	17	0	0	0	39	33	28	0	0	0	0	0	0	24	21	23	0	0	6
806.7154747872	50	doublebond	18:1(9) C10, 18:1(9) C10	0	0	0	0	0	43	56	23	6	6	6	0	0	0	15	11	0	4	0	0	0	0	0	11	10	0	0	0	0
807.72329981927	102.5	doublebond, doublebond_high	18:1(9) C10+H, 18:1(9) C10+H, 19:2(10,13) C11-H	0	0	0	0	0	83	21	11	5	0	6	0	0	0	21	13	54	0	0	3	0	0	0	11	10	32	0	0	0
808.73112485134	50	doublebond	19:2(10,13) C11	0	0	0	0	0	0	51	30	4	6	0	0	0	0	12	6	117	4	0	0	0	0	0	0	4	10	0	0	0
809.73894988341	1.25	doublebond	19:2(10,13) C11+H	0	0	0	0	0	23	0	15	0	0	0	0	0	0	0	7	0	0	0	0	0	0	0	0	4	0	0	0	0
819.72329981927	100	doublebond	18:1(9) C11-H, 18:1(9) C11-H	0	0	0	0	0	94	36	48	4	10	6	0	0	0	19	6	35	4	0	0	0	0	0	0	9	11	0	0	0
820.73112485134	200	doublebond, doublebond_high	18:1(9) C11, 18:1(9) C11	0	0	0	0	0	57	133	142	15	6	46	0	0	0	28	36	84	6	11	5	0	0	0	13	25	27	6	0	6
821.73894988341	52.5	doublebond	18:1(9) C11+H, 18:1(9) C11+H, 19:2(10,13) C12-H	0	0	0	0	0	60	44	45	4	0	0	0	0	0	12	25	15	0	0	3	0	0	0	0	9	0	0	0	0
822.74677491548	100	doublebond, doublebond_high	19:2(10,13) C12	0	0	0	0	0	44	27	28	4	6	0	0	0	0	13	12	16	4	0	3	0	0	0	10	9	0	0	0	0
823.75459994755	1.25	doublebond	19:2(10,13) C12+H	0	0	0	0	0	0	0	11	0	0	0	0	0	0	0	0	0	0	0	0	0	0	0	0	4	0	0	0	0
833.73894988341	25	doublebond	18:1(9) C12-H, 18:1(9) C12-H	0	0	0	0	0	330	42	22	0	6	0	0	0	0	10	19	28	0	0	0	0	0	0	0	7	0	0	0	0
834.74677491548	56.25	doublebond	18:1(9) C12, 18:1(9) C12, 19:2(10,13) C13-H	0	0	0	0	0	68	66	31	0	0	0	0	0	0	9	11	0	0	0	0	0	0	0	0	4	0	0	0	0
835.75459994755	15	doublebond, doublebond_low	18:1(9) C12+H, 18:1(9) C12+H, 19:2(10,13) C13	0	0	0	0	0	0	0	11	0	0	0	0	0	0	12	0	0	0	0	0	0	0	0	0	0	0	0	0	0
836.76242497962	1.25	doublebond	19:2(10,13) C13+H	0	0	0	0	0	0	0	0	0	0	0	0	0	0	0	0	4	0	0	0	0	0	0	0	4	0	0	0	0
847.75459994755	37.5	doublebond	18:1(9) C13-H, 18:1(9) C13-H, 19:2(10,13) C14-H	0	0	0	0	0	104	33	62	7	0	0	0	0	0	15	6	9	0	0	0	0	0	0	12	10	11	0	0	0
848.76242497962	75	doublebond	18:1(9) C13, 18:1(9) C13, 19:2(10,13) C14	0	0	0	0	0	22	33	33	4	8	0	0	0	0	19	10	0	4	0	0	0	0	0	32	6	0	0	0	6
849.77025001169	3.75	doublebond	18:1(9) C13+H, 18:1(9) C13+H, 19:2(10,13) C14+H	0	0	0	0	0	0	0	0	0	0	0	0	0	0	0	0	0	0	0	0	0	0	0	0	0	0	0	0	0
861.77025001169	75	doublebond	18:1(9) C14-H, 18:1(9) C14-H, 19:2(10,13) C15-H	0	0	0	0	0	128	11	45	8	0	0	0	0	0	9	11	19	0	0	0	0	0	0	26	4	28	0	0	0
862.77807504376	150	doublebond, doublebond_high	18:1(9) C14, 18:1(9) C14, 19:2(10,13) C15	0	0	0	0	0	57	27	48	4	6	0	0	0	0	28	11	28	0	0	0	0	0	0	57	10	11	0	0	10
863.78590007583	3.75	doublebond	18:1(9) C14+H, 18:1(9) C14+H, 19:2(10,13) C15+H	0	0	0	0	0	0	0	0	0	0	0	0	0	0	6	0	11	0	0	0	0	0	0	0	0	0	0	0	0
875.78590007583	37.5	doublebond	18:1(9) C15-H, 18:1(9) C15-H, 19:2(10,13) C16-H	0	0	0	0	0	16	19	11	0	0	0	0	0	0	10	11	12	0	0	0	0	0	0	11	6	17	0	0	0
876.7937251079	75	doublebond	18:1(9) C15, 18:1(9) C15, 19:2(10,13) C16	0	0	0	0	0	53	77	27	6	6	9	0	0	0	6	14	12	0	8	4	0	0	0	0	12	0	0	0	0
877.80155013997	3.75	doublebond	18:1(9) C15+H, 18:1(9) C15+H, 19:2(10,13) C16+H	0	0	0	0	0	0	0	18	0	0	0	0	0	0	0	0	0	0	0	0	0	0	0	0	0	0	0	0	0
889.80155013997	37.5	doublebond	18:1(9) C16-H, 18:1(9) C16-H, 19:2(10,13) C17-H	0	0	0	0	0	70	90	45	5	0	0	0	0	0	11	8	31	0	0	0	0	0	0	24	14	7	6	0	0
890.80937517204	75	doublebond	18:1(9) C16, 18:1(9) C16, 19:2(10,13) C17	0	0	0	0	0	37	79	162	4	9	6	0	0	0	28	18	41	0	6	0	0	0	0	11	16	9	0	6	6
891.81720020411	3.75	doublebond	18:1(9) C16+H, 18:1(9) C16+H, 19:2(10,13) C17+H	0	0	0	0	0	11	11	0	0	6	0	0	0	0	12	0	15	0	0	0	0	0	0	0	0	0	0	0	0
902.82195124917	150	metaboliteclass	[M+H]+	0	0	0	0	0	243	528	429	32	27	30	0	0	0	141	263	213	17	7	10	0	0	0	117	109	163	8	6	44
903.81720020411	37.5	doublebond	18:1(9) C17-H, 18:1(9) C17-H, 19:2(10,13) C18-H	0	0	0	0	0	0	0	54	0	0	0	0	0	0	9	0	11	0	0	0	0	0	0	0	0	0	0	0	0
904.82502523618	75	doublebond	18:1(9) C17, 18:1(9) C17, 19:2(10,13) C18	0	0	0	0	0	11	13	24	0	0	0	0	0	0	9	10	0	0	0	0	0	0	0	0	0	0	0	0	0
905.83285026825	3.75	doublebond	18:1(9) C17+H, 18:1(9) C17+H, 19:2(10,13) C18+H	0	0	0	0	0	0	0	0	0	0	0	0	0	0	0	0	0	0	0	0	0	0	0	0	0	0	0	0	0
919.84850033239	999	precursor	Precursor	0	0	0	0	0	11393	12251	9098	2123	1744	2231	0	0	0	6390	7391	7538	590	338	582	0	0	0	4162	3045	3624	306	272	326
