## Supplementary material for "MS-DIAL 5 multimodal mass spectrometry data mining unveils lipidome complexities": Source data: AlignmentID001887.txt

m/z	Reference intensity	Spectrum	Comment	20230404_Blank_11_POS_EAD14	20230404_C12_10_POS_EAD14	20230404_C13_9_POS_EAD14_1	20230404_C13_9_POS_EAD14_2	20230404_C13_9_POS_EAD14_3	20230404_C13x1_1_POS_EAD14_1	20230404_C13x1_1_POS_EAD14_2	20230404_C13x1_1_POS_EAD14_3	20230404_C13x10_4_POS_EAD14_1	20230404_C13x10_4_POS_EAD14_2	20230404_C13x10_4_POS_EAD14_3	20230404_C13x100_7_POS_EAD14_1	20230404_C13x100_7_POS_EAD14_2	20230404_C13x100_7_POS_EAD14_3	20230404_C13x2_2_POS_EAD14_1	20230404_C13x2_2_POS_EAD14_2	20230404_C13x2_2_POS_EAD14_3	20230404_C13x20_5_POS_EAD14_1	20230404_C13x20_5_POS_EAD14_2	20230404_C13x20_5_POS_EAD14_3	20230404_C13x200_8_POS_EAD14_1	20230404_C13x200_8_POS_EAD14_2	20230404_C13x200_8_POS_EAD14_3	20230404_C13x5_3_POS_EAD14_1	20230404_C13x5_3_POS_EAD14_2	20230404_C13x5_3_POS_EAD14_3	20230404_C13x50_6_POS_EAD14_1	20230404_C13x50_6_POS_EAD14_2	20230404_C13x50_6_POS_EAD14_3
265.25368925813	200	acylchain	18:1(9)+, 18:1(9)+	0	0	0	0	0	368	398	460	27	27	32	0	0	0	172	111	159	0	0	0	0	0	0	42	79	60	0	0	0
305.28498938641	100	acylchain	21:2(12,15)+ Sn2	0	0	0	0	0	271	300	493	20	29	17	0	0	0	173	198	193	0	0	0	0	0	0	41	42	35	0	0	0
328.32584065431	200	acylchain	18:1(9)+C3D5O, 18:1(9)+C3D5O	0	0	0	0	0	401	281	398	8	12	32	0	0	0	121	151	263	0	0	0	0	0	0	55	64	25	0	0	0
344.32075527387	200	acylchain	18:1(9)+C3D5O2, 18:1(9)+C3D5O2	0	0	0	0	0	684	694	651	20	39	39	0	0	0	319	227	240	0	0	0	0	0	0	116	187	41	0	0	0
366.34149071845	100	acylchain	21:2(12,15)+C3D3O Sn2	0	0	0	0	0	181	103	106	12	9	5	0	0	0	74	65	79	0	0	0	0	0	0	34	19	14	0	0	0
384.35205540215	100	acylchain	21:2(12,15)+C3D5O2 Sn2	0	0	0	0	0	142	236	258	21	9	25	0	0	0	69	61	131	0	0	0	0	0	0	27	17	25	0	0	0
473.939900230335	50	precursor	[Precursor]2+	0	0	0	0	0	645	532	268	10	19	19	0	0	0	151	183	136	0	0	0	0	0	0	34	119	38	0	0	0
608.56661948486	200	acylchain	-21:2(12,15)-O Sn2	0	0	0	0	0	2213	1126	2196	88	110	129	0	0	0	810	404	666	0	0	0	0	0	0	230	261	234	0	0	0
626.57718416856	50	acylchain	-21:2(12,15) Sn2	0	0	0	0	0	119	32	95	0	0	6	0	0	0	29	15	72	0	0	0	0	0	0	12	19	9	0	0	0
648.59737104795	400	acylchain	-18:1(9) -O, -18:1(9) -O	0	0	0	0	0	2816	3323	3386	396	337	263	0	0	0	1893	1974	2203	0	0	0	0	0	0	608	655	686	0	0	0
666.60793573165	100	acylchain	-18:1(9), -18:1(9)	0	0	0	0	0	208	120	169	9	8	6	0	0	0	0	28	41	0	0	0	0	0	0	20	13	31	0	0	0
669.58244924201	12.5	doublebond	21:2(12,15) C1-H	0	0	0	0	0	0	0	0	0	0	0	0	0	0	0	0	0	0	0	0	0	0	0	3	0	0	0	0	0
670.59027427408	25	doublebond	21:2(12,15) C1	0	0	0	0	0	11	11	11	0	0	0	0	0	0	10	7	0	0	0	0	0	0	0	0	0	6	0	0	0
671.59809930615	1.25	doublebond	21:2(12,15) C1+H	0	0	0	0	0	0	0	0	0	0	0	0	0	0	0	0	0	0	0	0	0	0	0	0	0	0	0	0	0
683.59809930615	12.5	doublebond	21:2(12,15) C2-H	0	0	0	0	0	11	23	0	0	0	0	0	0	0	0	0	169	0	0	0	0	0	0	7	0	6	0	0	0
684.60592433822	37.5	doublebond	21:2(12,15) C2	0	0	0	0	0	88	62	11	0	0	0	0	0	0	9	11	0	0	0	0	0	0	0	4	6	0	0	0	0
685.61374937029	50	doublebond	21:2(12,15) C2+H	0	0	0	0	0	0	0	0	0	0	0	0	0	0	0	0	0	0	0	0	0	0	0	0	0	0	0	0	0
697.61374937029	50	doublebond	21:2(12,15) C3-H	0	0	0	0	0	26	22	11	0	0	0	0	0	0	15	6	0	0	0	0	0	0	0	3	0	0	0	0	0
698.62157440236	18.75	doublebond	21:2(12,15) C3	0	0	0	0	0	6	12	0	0	0	0	0	0	0	9	6	0	0	0	0	0	0	0	0	8	0	0	0	0
699.62939943443	12.5	doublebond	21:2(12,15) C3+H	0	0	0	0	0	11	0	0	0	0	0	0	0	0	0	0	0	0	0	0	0	0	0	0	0	0	0	0	0
709.61374937029	25	doublebond	18:1(9) C1-H, 18:1(9) C1-H	0	0	0	0	0	30	11	11	0	0	0	0	0	0	8	0	11	0	0	0	0	0	0	0	0	6	0	0	0
710.62157440236	50	doublebond	18:1(9) C1, 18:1(9) C1	0	0	0	0	0	25	46	90	6	0	0	0	0	0	11	6	5	0	0	0	0	0	0	3	7	6	0	0	0
711.62939943443	15	doublebond	18:1(9) C1+H, 21:2(12,15) C4-H, 18:1(9) C1+H	0	0	0	0	0	10	0	0	0	0	0	0	0	0	7	0	0	0	0	0	0	0	0	0	0	0	0	0	0
712.6372244665	25	doublebond	21:2(12,15) C4	0	0	0	0	0	11	0	39	0	0	0	0	0	0	6	9	11	0	0	0	0	0	0	6	0	0	0	0	0
713.64504949857	1.25	doublebond	21:2(12,15) C4+H	0	0	0	0	0	0	0	0	0	0	0	0	0	0	0	0	0	0	0	0	0	0	0	0	0	0	0	0	0
723.62939943443	25	doublebond	18:1(9) C2-H, 18:1(9) C2-H	0	0	0	0	0	11	8	11	0	0	0	0	0	0	6	6	0	0	0	0	0	0	0	0	6	0	0	0	0
724.6372244665	75	doublebond	18:1(9) C2, 18:1(9) C2	0	0	0	0	0	13	11	26	0	0	0	0	0	0	15	11	58	0	0	0	0	0	0	0	6	6	0	0	0
725.64504949857	112.5	doublebond	18:1(9) C2+H, 21:2(12,15) C5-H, 18:1(9) C2+H	0	0	0	0	0	11	11	0	0	0	6	0	0	0	6	7	11	0	0	0	0	0	0	3	0	0	0	0	0
726.65287453064	25	doublebond	21:2(12,15) C5	0	0	0	0	0	11	0	11	0	0	0	0	0	0	0	7	0	0	0	0	0	0	0	3	6	0	0	0	0
727.66069956271	1.25	doublebond	21:2(12,15) C5+H	0	0	0	0	0	0	0	0	0	0	0	0	0	0	0	0	0	0	0	0	0	0	0	0	0	0	0	0	0
737.64504949857	100	doublebond	18:1(9) C3-H, 18:1(9) C3-H	0	0	0	0	0	0	0	17	0	4	0	0	0	0	6	8	0	0	0	0	0	0	0	0	0	0	0	0	0
738.65287453064	37.5	doublebond	18:1(9) C3, 18:1(9) C3	0	0	0	0	0	14	0	11	0	0	0	0	0	0	6	6	0	0	0	0	0	0	0	3	6	6	0	0	0
739.66069956271	37.5	doublebond	18:1(9) C3+H, 21:2(12,15) C6-H, 18:1(9) C3+H	0	0	0	0	0	0	0	5	0	0	0	0	0	0	6	0	0	0	0	0	0	0	0	0	0	0	0	0	0
740.66852459478	25	doublebond	21:2(12,15) C6	0	0	0	0	0	21	26	11	0	0	0	0	0	0	6	0	0	0	0	0	0	0	0	3	0	6	0	0	0
741.67634962685	1.25	doublebond	21:2(12,15) C6+H	0	0	0	0	0	0	0	0	0	0	0	0	0	0	0	0	0	0	0	0	0	0	0	0	0	0	0	0	0
751.66069956271	25	doublebond	18:1(9) C4-H, 18:1(9) C4-H	0	0	0	0	0	0	0	0	6	0	0	0	0	0	6	0	0	0	0	0	0	0	0	0	6	6	0	0	0
752.66852459478	50	doublebond	18:1(9) C4, 18:1(9) C4	0	0	0	0	0	32	133	24	0	0	0	0	0	0	6	7	24	0	0	0	0	0	0	3	0	6	0	0	0
753.67634962685	15	doublebond	18:1(9) C4+H, 21:2(12,15) C7-H, 18:1(9) C4+H	0	0	0	0	0	11	11	0	0	0	0	0	0	0	0	6	0	0	0	0	0	0	0	0	0	0	0	0	0
754.68417465892	25	doublebond	21:2(12,15) C7	0	0	0	0	0	0	0	28	0	0	0	0	0	0	6	0	8	0	0	0	0	0	0	3	10	0	0	0	0
755.69199969099	1.25	doublebond	21:2(12,15) C7+H	0	0	0	0	0	0	0	0	0	0	0	0	0	0	0	6	0	0	0	0	0	0	0	0	0	0	0	0	0
765.67634962685	25	doublebond	18:1(9) C5-H, 18:1(9) C5-H	0	0	0	0	0	11	11	35	6	0	0	0	0	0	7	0	0	0	0	0	0	0	0	3	0	0	0	0	0
766.68417465892	50	doublebond	18:1(9) C5, 18:1(9) C5	0	0	0	0	0	11	17	11	0	7	6	0	0	0	0	11	11	0	0	0	0	0	0	3	6	11	0	0	0
767.69199969099	15	doublebond	18:1(9) C5+H, 21:2(12,15) C8-H, 18:1(9) C5+H	0	0	0	0	0	0	0	33	0	0	0	0	0	0	0	0	0	0	0	0	0	0	0	0	0	0	0	0	0
768.69982472306	25	doublebond	21:2(12,15) C8	0	0	0	0	0	0	0	0	0	0	0	0	0	0	9	0	0	0	0	0	0	0	0	0	0	0	0	0	0
769.70764975513	1.25	doublebond	21:2(12,15) C8+H	0	0	0	0	0	0	0	0	0	0	0	0	0	0	0	0	0	0	0	0	0	0	0	0	0	0	0	0	0
779.69199969099	25	doublebond	18:1(9) C6-H, 18:1(9) C6-H	0	0	0	0	0	0	11	0	0	0	0	0	0	0	0	10	0	0	0	0	0	0	0	0	0	0	0	0	0
780.69982472306	50	doublebond	18:1(9) C6, 18:1(9) C6	0	0	0	0	0	10	0	0	0	7	0	0	0	0	0	6	0	0	0	0	0	0	0	0	6	0	0	0	0
781.70764975513	15	doublebond	18:1(9) C6+H, 21:2(12,15) C9-H, 18:1(9) C6+H	0	0	0	0	0	5	0	0	0	0	0	0	0	0	0	0	0	0	0	0	0	0	0	0	0	0	0	0	0
782.7154747872	25	doublebond	21:2(12,15) C9	0	0	0	0	0	0	11	11	0	0	0	0	0	0	0	0	0	0	0	0	0	0	0	0	6	0	0	0	0
783.72329981927	1.25	doublebond	21:2(12,15) C9+H	0	0	0	0	0	0	0	0	0	0	0	0	0	0	0	0	0	0	0	0	0	0	0	0	0	0	0	0	0
793.70764975513	200	doublebond, doublebond_high	18:1(9) C7-H, 18:1(9) C7-H	0	0	0	0	0	28	29	8	0	4	0	0	0	0	6	11	0	0	0	0	0	0	0	3	6	6	0	0	0
794.7154747872	100	doublebond	18:1(9) C7, 18:1(9) C7	0	0	0	0	0	25	13	50	0	4	0	0	0	0	15	10	0	0	0	0	0	0	0	3	6	6	0	0	0
795.72329981927	102.5	doublebond, doublebond_high	18:1(9) C7+H, 21:2(12,15) C10-H, 18:1(9) C7+H	0	0	0	0	0	13	33	39	0	0	6	0	0	0	0	10	0	0	0	0	0	0	0	5	0	0	0	0	0
796.73112485134	50	doublebond	21:2(12,15) C10	0	0	0	0	0	0	11	0	6	0	0	0	0	0	0	6	0	0	0	0	0	0	0	0	0	0	0	0	0
797.73894988341	1.25	doublebond	21:2(12,15) C10+H	0	0	0	0	0	0	0	0	0	0	0	0	0	0	0	6	0	0	0	0	0	0	0	0	0	0	0	0	0
807.72329981927	25	doublebond	18:1(9) C8-H, 18:1(9) C8-H	0	0	0	0	0	0	11	11	6	0	0	0	0	0	6	0	11	0	0	0	0	0	0	0	0	0	0	0	0
808.73112485134	50	doublebond	18:1(9) C8, 18:1(9) C8	0	0	0	0	0	11	93	68	6	5	0	0	0	0	12	9	0	0	0	0	0	0	0	3	6	6	0	0	0
809.73894988341	15	doublebond	18:1(9) C8+H, 21:2(12,15) C11-H, 18:1(9) C8+H	0	0	0	0	0	0	13	0	0	0	0	0	0	0	0	9	11	0	0	0	0	0	0	0	0	6	0	0	0
810.74677491548	25	doublebond	21:2(12,15) C11	0	0	0	0	0	11	11	22	0	0	0	0	0	0	10	0	12	0	0	0	0	0	0	0	0	6	0	0	0
811.75459994755	1.25	doublebond	21:2(12,15) C11+H	0	0	0	0	0	0	5	0	0	0	0	0	0	0	6	6	0	0	0	0	0	0	0	0	0	0	0	0	0
820.73112485134	12.5	doublebond	18:1(9) C9-H, 18:1(9) C9-H	0	0	0	0	0	0	0	0	0	0	0	0	0	0	0	0	11	0	0	0	0	0	0	3	0	0	0	0	0
821.73894988341	25	doublebond, doublebond_low	18:1(9) C9, 18:1(9) C9	0	0	0	0	0	0	19	32	0	0	0	0	0	0	6	7	0	0	0	0	0	0	0	3	0	0	0	0	0
822.74677491548	8.75	doublebond	18:1(9) C9+H, 21:2(12,15) C12-H, 18:1(9) C9+H	0	0	0	0	0	5	32	0	0	0	0	0	0	0	6	6	13	0	0	0	0	0	0	5	0	0	0	0	0
823.75459994755	12.5	doublebond, doublebond_low	21:2(12,15) C12	0	0	0	0	0	59	83	120	0	7	10	0	0	0	9	15	20	0	0	0	0	0	0	5	6	9	0	0	0
824.76242497962	1.25	doublebond	21:2(12,15) C12+H	0	0	0	0	0	0	0	0	0	0	0	0	0	0	0	0	0	0	0	0	0	0	0	0	0	0	0	0	0
833.73894988341	25	doublebond	18:1(9) C10-H, 18:1(9) C10-H	0	0	0	0	0	40	95	66	11	7	6	0	0	0	48	16	16	0	0	0	0	0	0	10	6	11	0	0	0
834.74677491548	50	doublebond	18:1(9) C10, 18:1(9) C10	0	0	0	0	0	25	25	37	6	6	6	0	0	0	9	13	0	0	0	0	0	0	0	3	6	10	0	0	0
835.75459994755	102.5	doublebond, doublebond_high	18:1(9) C10+H, 21:2(12,15) C13-H, 18:1(9) C10+H	0	0	0	0	0	157	51	56	0	0	6	0	0	0	11	27	11	0	0	0	0	0	0	5	6	6	0	0	0
836.76242497962	50	doublebond	21:2(12,15) C13	0	0	0	0	0	0	26	45	0	0	0	0	0	0	17	11	0	0	0	0	0	0	0	3	0	6	0	0	0
837.77025001169	1.25	doublebond	21:2(12,15) C13+H	0	0	0	0	0	30	0	24	0	0	0	0	0	0	9	0	10	0	0	0	0	0	0	0	0	0	0	0	0
847.75459994755	100	doublebond	18:1(9) C11-H, 18:1(9) C11-H	0	0	0	0	0	67	30	16	0	0	0	0	0	0	12	11	16	0	0	0	0	0	0	8	13	6	0	0	0
848.76242497962	200	doublebond, doublebond_high	18:1(9) C11, 18:1(9) C11	0	0	0	0	0	64	98	220	6	4	12	0	0	0	28	17	65	0	0	0	0	0	0	12	10	15	0	0	0
849.77025001169	52.5	doublebond	18:1(9) C11+H, 21:2(12,15) C14-H, 18:1(9) C11+H	0	0	0	0	0	43	78	61	0	0	6	0	0	0	9	7	44	0	0	0	0	0	0	5	6	6	0	0	0
850.77807504376	100	doublebond, doublebond_high	21:2(12,15) C14	0	0	0	0	0	36	14	63	0	5	0	0	0	0	11	6	19	0	0	0	0	0	0	6	6	9	0	0	0
851.78590007583	1.25	doublebond	21:2(12,15) C14+H	0	0	0	0	0	26	0	0	0	0	0	0	0	0	0	0	0	0	0	0	0	0	0	0	0	0	0	0	0
861.77025001169	25	doublebond	18:1(9) C12-H, 18:1(9) C12-H	0	0	0	0	0	44	15	11	0	0	0	0	0	0	12	9	11	0	0	0	0	0	0	3	6	0	0	0	0
862.77807504376	56.25	doublebond	18:1(9) C12, 21:2(12,15) C15-H, 18:1(9) C12	0	0	0	0	0	29	10	0	0	0	0	0	0	0	17	0	0	0	0	0	0	0	0	5	0	0	0	0	0
863.78590007583	15	doublebond, doublebond_low	18:1(9) C12+H, 21:2(12,15) C15, 18:1(9) C12+H	0	0	0	0	0	0	0	0	0	0	0	0	0	0	0	0	0	0	0	0	0	0	0	0	0	0	0	0	0
864.7937251079	1.25	doublebond	21:2(12,15) C15+H	0	0	0	0	0	0	0	0	0	0	0	0	0	0	0	0	0	0	0	0	0	0	0	0	0	0	0	0	0
875.78590007583	37.5	doublebond	18:1(9) C13-H, 21:2(12,15) C16-H, 18:1(9) C13-H	0	0	0	0	0	38	33	11	0	0	6	0	0	0	6	9	0	0	0	0	0	0	0	5	6	6	0	0	0
876.7937251079	75	doublebond	18:1(9) C13, 21:2(12,15) C16, 18:1(9) C13	0	0	0	0	0	14	0	15	0	0	0	0	0	0	9	6	0	0	0	0	0	0	0	4	0	6	0	0	0
877.80155013997	3.75	doublebond	18:1(9) C13+H, 21:2(12,15) C16+H, 18:1(9) C13+H	0	0	0	0	0	0	0	0	0	0	0	0	0	0	0	0	0	0	0	0	0	0	0	0	0	0	0	0	0
889.80155013997	75	doublebond	18:1(9) C14-H, 21:2(12,15) C17-H, 18:1(9) C14-H	0	0	0	0	0	28	8	11	0	4	0	0	0	0	6	11	11	0	0	0	0	0	0	5	6	0	0	0	0
890.80937517204	150	doublebond, doublebond_high	18:1(9) C14, 21:2(12,15) C17, 18:1(9) C14	0	0	0	0	0	19	200	52	6	4	0	0	0	0	10	6	15	0	0	0	0	0	0	3	6	6	0	0	0
891.81720020411	3.75	doublebond	18:1(9) C14+H, 21:2(12,15) C17+H, 18:1(9) C14+H	0	0	0	0	0	0	0	13	0	0	0	0	0	0	0	0	0	0	0	0	0	0	0	0	0	6	0	0	0
903.81720020411	37.5	doublebond	18:1(9) C15-H, 21:2(12,15) C18-H, 18:1(9) C15-H	0	0	0	0	0	12	17	8	0	0	0	0	0	0	6	6	11	0	0	0	0	0	0	3	0	6	0	0	0
904.82502523618	75	doublebond	18:1(9) C15, 21:2(12,15) C18, 18:1(9) C15	0	0	0	0	0	35	55	27	0	0	6	0	0	0	17	11	32	0	0	0	0	0	0	5	0	6	0	0	0
905.83285026825	3.75	doublebond	18:1(9) C15+H, 21:2(12,15) C18+H, 18:1(9) C15+H	0	0	0	0	0	0	0	0	0	0	0	0	0	0	6	0	0	0	0	0	0	0	0	0	0	0	0	0	0
917.83285026825	37.5	doublebond	18:1(9) C16-H, 21:2(12,15) C19-H, 18:1(9) C16-H	0	0	0	0	0	33	27	40	6	6	0	0	0	0	8	6	28	0	0	0	0	0	0	5	6	6	0	0	0
918.84067530032	75	doublebond	18:1(9) C16, 21:2(12,15) C19, 18:1(9) C16	0	0	0	0	0	45	65	53	6	4	6	0	0	0	22	15	30	0	0	0	0	0	0	7	7	6	0	0	0
919.84850033239	3.75	doublebond	18:1(9) C16+H, 21:2(12,15) C19+H, 18:1(9) C16+H	0	0	0	0	0	0	0	10	0	0	0	0	0	0	0	6	0	0	0	0	0	0	0	0	0	0	0	0	0
930.85325137745	150	metaboliteclass	[M+H]+	0	0	0	0	0	328	280	246	18	21	13	0	0	0	90	120	176	0	0	0	0	0	0	37	36	50	0	0	0
931.84850033239	37.5	doublebond	18:1(9) C17-H, 21:2(12,15) C20-H, 18:1(9) C17-H	0	0	0	0	0	29	0	0	0	0	0	0	0	0	0	8	0	0	0	0	0	0	0	3	0	0	0	0	0
932.85632536446	75	doublebond	18:1(9) C17, 21:2(12,15) C20, 18:1(9) C17	0	0	0	0	0	0	34	0	0	0	0	0	0	0	0	0	0	0	0	0	0	0	0	0	0	0	0	0	0
933.86415039653	3.75	doublebond	18:1(9) C17+H, 21:2(12,15) C20+H, 18:1(9) C17+H	0	0	0	0	0	0	0	0	0	0	0	0	0	0	0	0	0	0	0	0	0	0	0	0	0	0	0	0	0
947.87980046067	999	precursor	Precursor	0	0	0	0	0	4626	4217	7973	642	700	954	0	0	0	3892	3837	3513	0	0	0	0	0	0	1631	1866	2221	0	0	0
