## Supplementary material for "MS-DIAL 5 multimodal mass spectrometry data mining unveils lipidome complexities": Source data: AlignmentID001916.txt

m/z	Reference intensity	Spectrum	Comment	20230404_Blank_11_POS_EAD14	20230404_C12_10_POS_EAD14	20230404_C13_9_POS_EAD14_1	20230404_C13_9_POS_EAD14_2	20230404_C13_9_POS_EAD14_3	20230404_C13x1_1_POS_EAD14_1	20230404_C13x1_1_POS_EAD14_2	20230404_C13x1_1_POS_EAD14_3	20230404_C13x10_4_POS_EAD14_1	20230404_C13x10_4_POS_EAD14_2	20230404_C13x10_4_POS_EAD14_3	20230404_C13x100_7_POS_EAD14_1	20230404_C13x100_7_POS_EAD14_2	20230404_C13x100_7_POS_EAD14_3	20230404_C13x2_2_POS_EAD14_1	20230404_C13x2_2_POS_EAD14_2	20230404_C13x2_2_POS_EAD14_3	20230404_C13x20_5_POS_EAD14_1	20230404_C13x20_5_POS_EAD14_2	20230404_C13x20_5_POS_EAD14_3	20230404_C13x200_8_POS_EAD14_1	20230404_C13x200_8_POS_EAD14_2	20230404_C13x200_8_POS_EAD14_3	20230404_C13x5_3_POS_EAD14_1	20230404_C13x5_3_POS_EAD14_2	20230404_C13x5_3_POS_EAD14_3	20230404_C13x50_6_POS_EAD14_1	20230404_C13x50_6_POS_EAD14_2	20230404_C13x50_6_POS_EAD14_3
252.268569946289	50	none		0	0	0	0	0	336	429	384	41	10	24	0	0	0	173	71	93	65	0	0	0	0	0	66	81	114	0	0	0
264.268585205078	500	none		0	0	0	0	0	1449	2947	1992	162	191	102	0	0	0	1323	1100	630	139	162	163	0	0	0	810	1333	1033	0	0	0
282.279144287109	50	none		0	0	0	0	0	375	729	357	76	14	46	0	0	0	331	165	147	15	0	19	0	0	0	199	110	144	0	0	0
612.607788085938	100	none		0	0	0	0	0	412	224	274	44	48	74	0	0	0	132	227	227	27	56	55	0	0	0	256	149	137	0	0	0
630.618347167969	400	none		0	0	0	0	0	2188	1365	2283	166	182	141	0	0	0	999	1027	842	134	162	102	0	0	0	550	996	423	0	0	0
648.62890625	50	none		0	0	0	0	0	282	176	187	11	62	32	0	0	0	132	240	181	26	0	11	0	0	0	62	123	70	0	0	0
774.66064453125	50	none		0	0	0	0	0	74	94	113	0	0	11	0	0	0	11	17	19	0	0	0	0	0	0	30	5	27	0	0	0
792.671203613281	500	none		0	0	0	0	0	136	128	77	8	0	0	0	0	0	107	56	93	0	0	0	0	0	0	24	26	40	0	0	0
810.681762695313	50	none		0	0	0	0	0	45	74	36	0	0	19	0	0	0	62	11	0	0	0	0	0	0	0	0	0	0	0	0	0
954.723999023438	999	none		0	0	0	0	0	1909	977	510	57	66	46	0	0	0	510	264	606	29	34	92	0	0	0	226	259	317	0	0	0
972.734558105469	50	none		0	0	0	0	0	4969	3175	6354	539	458	567	0	0	0	2497	2780	2733	244	274	312	0	0	0	2002	1923	2466	0	0	0
