## Supplementary material for "MS-DIAL 5 multimodal mass spectrometry data mining unveils lipidome complexities": Source data: DG 18_1_32_6_2601.csv

Value	Class	Metabolite
94	10uM	DG 18:1_32:6_2601
63	10uM	DG 18:1_32:6_2601
100	10uM	DG 18:1_32:6_2601
89	10uM	DG 18:1_32:6_2601
29	1uM	DG 18:1_32:6_2601
28	1uM	DG 18:1_32:6_2601
26	1uM	DG 18:1_32:6_2601
30	1uM	DG 18:1_32:6_2601
235	40uM	DG 18:1_32:6_2601
231	40uM	DG 18:1_32:6_2601
205	40uM	DG 18:1_32:6_2601
242	40uM	DG 18:1_32:6_2601
0	Vehicle	DG 18:1_32:6_2601
2	Vehicle	DG 18:1_32:6_2601
0	Vehicle	DG 18:1_32:6_2601
2	Vehicle	DG 18:1_32:6_2601
