## Supplementary material for "MS-DIAL 5 multimodal mass spectrometry data mining unveils lipidome complexities": Source data: LPA 32_6_7957.csv

Value	Class	Metabolite
108	40uM	LPA 32:6_7957
77	40uM	LPA 32:6_7957
75	40uM	LPA 32:6_7957
75	40uM	LPA 32:6_7957
6	Vehicle	LPA 32:6_7957
9	Vehicle	LPA 32:6_7957
0	Vehicle	LPA 32:6_7957
3	Vehicle	LPA 32:6_7957
