## Supplementary material for "MS-DIAL 5 multimodal mass spectrometry data mining unveils lipidome complexities": Source data: PC 18_1_32_6_3298.csv

Value	Class	Metabolite
852	10uM	PC 18:1_32:6_3298
638	10uM	PC 18:1_32:6_3298
854	10uM	PC 18:1_32:6_3298
807	10uM	PC 18:1_32:6_3298
442	1uM	PC 18:1_32:6_3298
441	1uM	PC 18:1_32:6_3298
490	1uM	PC 18:1_32:6_3298
395	1uM	PC 18:1_32:6_3298
1234	40uM	PC 18:1_32:6_3298
1268	40uM	PC 18:1_32:6_3298
1160	40uM	PC 18:1_32:6_3298
1314	40uM	PC 18:1_32:6_3298
5	Vehicle	PC 18:1_32:6_3298
8	Vehicle	PC 18:1_32:6_3298
6	Vehicle	PC 18:1_32:6_3298
15	Vehicle	PC 18:1_32:6_3298
