## Supplementary material for "MS-DIAL 5 multimodal mass spectrometry data mining unveils lipidome complexities": Source data: TG 16_0_18_1_32_6_3397.csv

Value	Class	Metabolite
1197	10uM	TG 16:0_18:1_32:6_3397
877	10uM	TG 16:0_18:1_32:6_3397
1385	10uM	TG 16:0_18:1_32:6_3397
1253	10uM	TG 16:0_18:1_32:6_3397
231	1uM	TG 16:0_18:1_32:6_3397
218	1uM	TG 16:0_18:1_32:6_3397
250	1uM	TG 16:0_18:1_32:6_3397
235	1uM	TG 16:0_18:1_32:6_3397
3912	40uM	TG 16:0_18:1_32:6_3397
4561	40uM	TG 16:0_18:1_32:6_3397
4590	40uM	TG 16:0_18:1_32:6_3397
5346	40uM	TG 16:0_18:1_32:6_3397
8	Vehicle	TG 16:0_18:1_32:6_3397
13	Vehicle	TG 16:0_18:1_32:6_3397
13	Vehicle	TG 16:0_18:1_32:6_3397
8	Vehicle	TG 16:0_18:1_32:6_3397
