## Supplementary material for "MS-DIAL 5 multimodal mass spectrometry data mining unveils lipidome complexities": Source data: coa160.csv

Value	Class	Metabolite
0	MockV	16:0(13C) CoA_3532
0	MockV	16:0(13C) CoA_3532
0	MockV	16:0(13C) CoA_3532
0	MockV	16:0(13C) CoA_3532
0.668943436	Mock	16:0(13C) CoA_3532
0.679641867	Mock	16:0(13C) CoA_3532
0.324845788	Mock	16:0(13C) CoA_3532
0.671247254	Mock	16:0(13C) CoA_3532
0.227468824	GPAT1	16:0(13C) CoA_3532
0.203432844	GPAT1	16:0(13C) CoA_3532
0.215409563	GPAT1	16:0(13C) CoA_3532
0.196334902	GPAT1	16:0(13C) CoA_3532
0.698212749	H230A	16:0(13C) CoA_3532
0.697845872	H230A	16:0(13C) CoA_3532
0.652220604	H230A	16:0(13C) CoA_3532
0.55762817	H230A	16:0(13C) CoA_3532
