## Supplementary material for "MS-DIAL 5 multimodal mass spectrometry data mining unveils lipidome complexities": Source data: coa226.csv

Value	Class	Metabolite
0	MockV	22:6 CoA_3629
0	MockV	22:6 CoA_3629
0	MockV	22:6 CoA_3629
0	MockV	22:6 CoA_3629
0.125545047	Mock	22:6 CoA_3629
0.120868059	Mock	22:6 CoA_3629
0.105294387	Mock	22:6 CoA_3629
0.088065372	Mock	22:6 CoA_3629
0.190317824	GPAT1	22:6 CoA_3629
0.154963047	GPAT1	22:6 CoA_3629
0.156993836	GPAT1	22:6 CoA_3629
0.140263777	GPAT1	22:6 CoA_3629
0.126035105	H230A	22:6 CoA_3629
0.133502228	H230A	22:6 CoA_3629
0.144474723	H230A	22:6 CoA_3629
0.140010068	H230A	22:6 CoA_3629
