## Supplementary material for "MS-DIAL 5 multimodal mass spectrometry data mining unveils lipidome complexities": Source data: coa326.csv

Value	Class	Metabolite
0.003467993	MockV	32:6 CoA_3711
0	MockV	32:6 CoA_3711
0	MockV	32:6 CoA_3711
0	MockV	32:6 CoA_3711
0.027152844	Mock	32:6 CoA_3711
0	Mock	32:6 CoA_3711
0.026914233	Mock	32:6 CoA_3711
0.023739773	Mock	32:6 CoA_3711
0.012241064	GPAT1	32:6 CoA_3711
0.02464451	GPAT1	32:6 CoA_3711
0.017019375	GPAT1	32:6 CoA_3711
0.021216537	GPAT1	32:6 CoA_3711
0.01237654	H230A	32:6 CoA_3711
0.020237746	H230A	32:6 CoA_3711
0.013809166	H230A	32:6 CoA_3711
0.013072547	H230A	32:6 CoA_3711
