## Supplementary material for "MS-DIAL 5 multimodal mass spectrometry data mining unveils lipidome complexities": Source data: lpa160.csv

Value	Class	Metabolite
0.000643715	MockV	LPA 16:0(U-13C)_1302
0.000915405	MockV	LPA 16:0(U-13C)_1302
0.001574476	MockV	LPA 16:0(U-13C)_1302
0.001478946	MockV	LPA 16:0(U-13C)_1302
0.001447525	Mock	LPA 16:0(U-13C)_1302
0.00165914	Mock	LPA 16:0(U-13C)_1302
0.001202832	Mock	LPA 16:0(U-13C)_1302
0.001164877	Mock	LPA 16:0(U-13C)_1302
1.248524596	GPAT1	LPA 16:0(U-13C)_1302
1.201737978	GPAT1	LPA 16:0(U-13C)_1302
1.257236331	GPAT1	LPA 16:0(U-13C)_1302
1.184268675	GPAT1	LPA 16:0(U-13C)_1302
0.001607191	H230A	LPA 16:0(U-13C)_1302
0.001060288	H230A	LPA 16:0(U-13C)_1302
0.002088135	H230A	LPA 16:0(U-13C)_1302
0.001991991	H230A	LPA 16:0(U-13C)_1302
