## Supplementary material for "MS-DIAL 5 multimodal mass spectrometry data mining unveils lipidome complexities": Source data: lpa326.csv

Value	Class	Metabolite
0.000076	MockV	LPA 32:6_6217
0.0000796	MockV	LPA 32:6_6217
0.000196809	MockV	LPA 32:6_6217
0.00019221	MockV	LPA 32:6_6217
0.000144754	Mock	LPA 32:6_6217
0.000165179	Mock	LPA 32:6_6217
0.000122687	Mock	LPA 32:6_6217
0.000195768	Mock	LPA 32:6_6217
0.000878268	GPAT1	LPA 32:6_6217
0.001716862	GPAT1	LPA 32:6_6217
0.001377596	GPAT1	LPA 32:6_6217
0.001465385	GPAT1	LPA 32:6_6217
0.0000657	H230A	LPA 32:6_6217
0.000157934	H230A	LPA 32:6_6217
0	H230A	LPA 32:6_6217
0.000154777	H230A	LPA 32:6_6217
