## Supplementary material for "MS-DIAL 5 multimodal mass spectrometry data mining unveils lipidome complexities": Source data: figS1a.csv

Name	Label	Count	Ratio	CountPosition	RatioPosition
CID 10V CES 15V	4_SuperClass	2154	37.8292939936776	1077	18.9146469968388
CID 10V CES 15V	3_Class	1437	25.2370916754478	2872.5	50.4478398314015
CID 10V CES 15V	2_Subclass	1118	19.634703196347	4150	72.8837372672989
CID 10V CES 15V	1_Parent	1048	18.4053389532842	5233	91.9037583421145
CID 10V	4_SuperClass	1448	43.2238805970149	724	21.6119402985075
CID 10V	3_Class	1217	36.3283582089552	2056.5	61.3880597014925
CID 10V	2_Subclass	964	28.7761194029851	3147	93.9402985074627
CID 10V	1_Parent	905	27.0149253731343	4081.5	121.835820895522
EAD 10eV CID 10V	4_SuperClass	2750	40.9165302782324	1375	20.4582651391162
EAD 10eV CID 10V	3_Class	1979	29.4450230620443	3739.5	55.6390418092546
EAD 10eV CID 10V	2_Subclass	1351	20.1011754203244	5404.5	80.4121410504389
EAD 10eV CID 10V	1_Parent	1265	18.8216039279869	6712.5	99.8735307245945
EAD 15eV CID 10V	4_SuperClass	2985	44.3009795191451	1492.5	22.1504897595726
EAD 15eV CID 10V	3_Class	2134	31.6711190264173	4052	60.1365390323538
EAD 15eV CID 10V	2_Subclass	1481	21.9798159691303	5859.5	86.9620065301276
EAD 15eV CID 10V	1_Parent	1378	20.4511724547343	7289	108.17750074206
CID 20V CES 15V	4_SuperClass	2302	36.9621066152858	1151	18.4810533076429
CID 20V CES 15V	3_Class	1444	23.1856133590238	3024	48.5549132947977
CID 20V CES 15V	2_Subclass	1047	16.8111753371869	4269.5	68.553307642903
CID 20V CES 15V	1_Parent	1027	16.4900449582531	5306.5	85.203917790623
CID 20V	4_SuperClass	1995	36.1020629750271	997.5	18.0510314875136
CID 20V	3_Class	1330	24.0680419833514	2660	48.1360839667029
CID 20V	2_Subclass	1034	18.7115454216431	3842	69.5258776692001
CID 20V	1_Parent	972	17.5895765472313	4845	87.6764386536373
EAD 20eV CID 10V	4_SuperClass	2046	30.2126402835204	1023	15.1063201417602
EAD 20eV CID 10V	3_Class	1423	21.0129946839929	2757.5	40.7191376255168
EAD 20eV CID 10V	2_Subclass	1042	15.3868871825162	3990	58.9190785587714
EAD 20eV CID 10V	1_Parent	847	12.5073833431778	4934.5	72.8662138216184
CID 40V CES 15V	4_SuperClass	2186	35.9539473684211	1093	17.9769736842105
CID 40V CES 15V	3_Class	1634	26.875	3003	49.3914473684211
CID 40V CES 15V	2_Subclass	1230	20.2302631578947	4435	72.9440789473684
CID 40V CES 15V	1_Parent	1117	18.3717105263158	5608.5	92.2450657894737
CID 40V	4_SuperClass	2036	33.4868421052632	1018	16.7434210526316
CID 40V	3_Class	1551	25.5098684210526	2811.5	46.2417763157895
CID 40V	2_Subclass	1189	19.5559210526316	4181.5	68.7746710526316
CID 40V	1_Parent	1041	17.1217105263158	5296.5	87.1134868421053
