## Supplementary material for "MS-DIAL 5 multimodal mass spectrometry data mining unveils lipidome complexities": Source data: figureS6.xlsx

### Sheet: LLPC-centric
File ID	File name	PAPC concentration	LLPC concentration	Peak ID	Class	Annotation name	Label	Type	Check	Total score	m/z	RT	S/N	Peak height	Peak area
0	20221226_PC_16-0_20-4_0.1uM+PC_18-2_18-2_1uM_1	01_0.1_1	1	9	1	PC 18:2(9,12)/18:2(9,12)	LLPC	Full	TRUE	3.41225	782.573	0.1374	42600	42661.9	414280
1	20221226_PC_16-0_20-4_0.1uM+PC_18-2_18-2_1uM_2	01_0.1_2	1	234	1	PC 18:2(9,12)/18:2(9,12)	LLPC	Full	TRUE	3.34478	782.573	0.15645	42277.1	42347.8	414438
2	20221226_PC_16-0_20-4_0.1uM+PC_18-2_18-2_1uM_3	01_0.1_3	1	14	1	PC 18:2(9,12)/18:2(9,12)	LLPC	Full	TRUE	3.35541	782.573	0.1374	42698.1	42731.2	411751
3	20221226_PC_16-0_20-4_0.2uM+PC_18-2_18-2_1uM_1	02_0.2_1	1	30	1	PC 18:2(9,12)/18:2(9,12)	LLPC	Full	TRUE	3.28999	782.573	0.1374	43308.6	43336	416168
4	20221226_PC_16-0_20-4_0.2uM+PC_18-2_18-2_1uM_2	02_0.2_2	1	197	1	PC 18:2(9,12)/18:2(9,12)	LLPC	Full	TRUE	3.33082	782.572	0.137417	41576.2	41602.9	406323
5	20221226_PC_16-0_20-4_0.2uM+PC_18-2_18-2_1uM_3	02_0.2_3	1	175	1	PC 18:2(9,12)/18:2(9,12)	LLPC	Full	TRUE	3.31924	782.572	0.137433	41769.3	41792.5	394732
6	20221226_PC_16-0_20-4_0.5uM+PC_18-2_18-2_1uM_1	03_0.5_1	1	120	1	PC 18:2(9,12)/18:2(9,12)	LLPC	Full	TRUE	3.31427	782.571	0.137417	52338.1	52372.8	504192
7	20221226_PC_16-0_20-4_0.5uM+PC_18-2_18-2_1uM_2	03_0.5_2	1	171	1	PC 18:2(9,12)/18:2(9,12)	LLPC	Full	TRUE	3.23895	782.573	0.137417	51784	51808.6	503811
8	20221226_PC_16-0_20-4_0.5uM+PC_18-2_18-2_1uM_3	03_0.5_3	1	175	1	PC 18:2(9,12)/18:2(9,12)	LLPC	Full	TRUE	3.24193	782.571	0.137433	52375.1	52390.7	496273
10	20221226_PC_16-0_20-4_10uM+PC_18-2_18-2_1uM_1	07_10_1	1	25	1	PC 16:0/20:4(5,8,11,14)	PAPC	Full	TRUE	3.57739	782.573	0.1374	269162	269275	2.57034e+06
11	20221226_PC_16-0_20-4_10uM+PC_18-2_18-2_1uM_2	07_10_2	1	206	1	PC 16:0/20:4(5,8,11,14)	PAPC	Full	TRUE	3.63175	782.573	0.1374	262988	263053	2.42486e+06
12	20221226_PC_16-0_20-4_10uM+PC_18-2_18-2_1uM_3	07_10_3	1	213	1	PC 16:0/20:4(5,8,11,14)	PAPC	Full	TRUE	3.62017	782.573	0.1374	263254	263277	2.44994e+06
13	20221226_PC_16-0_20-4_1uM+PC_18-2_18-2_1uM_1	04_1_1	1	241	1	PC 18:2(9,12)/18:2(9,12)	LLPC	Full	TRUE	3.22996	782.571	0.1374	63410.5	63463.3	616856
14	20221226_PC_16-0_20-4_1uM+PC_18-2_18-2_1uM_2	04_1_2	1	132	1	PC 18:2(9,12)/18:2(9,12)	LLPC	Full	TRUE	3.26374	782.573	0.1374	66305.3	66339.8	635766
15	20221226_PC_16-0_20-4_1uM+PC_18-2_18-2_1uM_3	04_1_3	1	15	1	PC 18:2(9,12)/18:2(9,12)	LLPC	Full	TRUE	3.18742	782.572	0.1374	62247.8	62264	623252
16	20221226_PC_16-0_20-4_2uM+PC_18-2_18-2_1uM_1	05_2_1	1	61	1	PC 18:2(9,12)/18:2(9,12)	LLPC	Full	TRUE	3.20545	782.572	0.13745	87325.8	87425.6	829778
17	20221226_PC_16-0_20-4_2uM+PC_18-2_18-2_1uM_2	05_2_2	1	139	1	PC 18:2(9,12)/18:2(9,12)	LLPC	Full	TRUE	3.167	782.572	0.137433	82589.8	82618.9	782841
18	20221226_PC_16-0_20-4_2uM+PC_18-2_18-2_1uM_3	05_2_3	1	239	1	PC 18:2(9,12)/18:2(9,12)	LLPC	Full	TRUE	3.10927	782.572	0.1374	83281.4	83307.9	796939
19	20221226_PC_16-0_20-4_5uM+PC_18-2_18-2_1uM_1	06_5_1	1	193	1	PC 18:2(6,9)/18:2(6,9)	LLPC	misslabel-DB	FALSE	3.06878	782.574	0.156433	151163	151257	1.47374e+06
20	20221226_PC_16-0_20-4_5uM+PC_18-2_18-2_1uM_2	06_5_2	1	33	1	PC 16:0/20:4(5,8,11,14)	PAPC	Full	TRUE	3.61887	782.573	0.1374	154393	154419	1.49602e+06
21	20221226_PC_16-0_20-4_5uM+PC_18-2_18-2_1uM_3	06_5_3	1	156	1	PC 16:0/20:4(5,8,11,14)	PAPC	Full	TRUE	3.62398	782.573	0.137467	155296	155320	1.48098e+06

### Sheet: PAPC-centric
File ID	File name	PAPC concentration	LLPC concentration	Peak ID	Class	Annotation name	Label	Type	Check	Total score	m/z	RT	S/N	Peak height	Peak area
22	20221226_PC_18-2_18-2_0.1uM+PC_16-0_20-4_1uM_1	1	01_0.1_1	280	1	PC 16:0/20:4(5,8,11,14)	PAPC	Full	TRUE	2.97465	782.571	0.175467	15333.9	15334.6	149032
23	20221226_PC_18-2_18-2_0.1uM+PC_16-0_20-4_1uM_2	1	01_0.1_2	290	1	PC 16:0_20:4	PAPC	MSL	TRUE	1.78156	782.57	0.15645	16790.1	16810.9	164596
24	20221226_PC_18-2_18-2_0.1uM+PC_16-0_20-4_1uM_3	1	01_0.1_3	278	1	PC 16:0/20:4	PAPC	SN	TRUE	2.53351	782.571	0.156467	15994.2	16014	153360
25	20221226_PC_18-2_18-2_0.2uM+PC_16-0_20-4_1uM_1	1	02_0.2_1	304	1	PC 18:2/18:2	LLPC	SN	TRUE	2.30783	782.572	0.156433	18269.9	18293.8	177566
26	20221226_PC_18-2_18-2_0.2uM+PC_16-0_20-4_1uM_2	1	02_0.2_2	182	1	PC 16:0/20:4	PAPC	SN	TRUE	2.58899	782.57	0.156433	17895.9	17920.7	178997
27	20221226_PC_18-2_18-2_0.2uM+PC_16-0_20-4_1uM_3	1	02_0.2_3	217	1	PC 18:2_18:2	LLPC	MSL	TRUE	1.83305	782.571	0.1374	19030.9	19048.1	180048
28	20221226_PC_18-2_18-2_0.5uM+PC_16-0_20-4_1uM_1	1	03_0.5_1	265	1	PC 18:2(9,12)/18:2(9,12)	LLPC	Full	TRUE	2.74038	782.571	0.156433	21692	21738.2	222741
29	20221226_PC_18-2_18-2_0.5uM+PC_16-0_20-4_1uM_2	1	03_0.5_2	302	1	PC 20:4(5,8,11,14)/16:0	PAPC	misslabel-SN	FALSE	3.05236	782.571	0.156433	22008.2	22030.4	216894
30	20221226_PC_18-2_18-2_0.5uM+PC_16-0_20-4_1uM_3	1	03_0.5_3	282	1	PC 18:2(9,12)/18:2(9,12)	LLPC	Full	TRUE	2.81924	782.571	0.15645	21935.6	21959.4	224066
31	20221226_PC_18-2_18-2_10uM+PC_16-0_20-4_1uM_1	1	07_10_1	24	1	PC 18:2(9,12)/18:2(9,12)	LLPC	Full	TRUE	3.41788	782.573	0.137417	154711	154757	1.64214e+06
32	20221226_PC_18-2_18-2_10uM+PC_16-0_20-4_1uM_2	1	07_10_2	54	1	PC 18:2(9,12)/18:2(9,12)	LLPC	Full	TRUE	3.28077	782.572	0.1374	166975	167048	1.68782e+06
33	20221226_PC_18-2_18-2_10uM+PC_16-0_20-4_1uM_3	1	07_10_3	52	1	PC 18:2(9,12)/18:2(9,12)	LLPC	Full	TRUE	2.99859	782.572	0.137417	161226	161258	1.69799e+06
34	20221226_PC_18-2_18-2_1uM+PC_16-0_20-4_1uM_1	1	04_1_1	180	1	PC 18:2(9,12)/18:2(9,12)	LLPC	Full	TRUE	2.82187	782.572	0.1374	31167.6	31195.1	323407
35	20221226_PC_18-2_18-2_1uM+PC_16-0_20-4_1uM_2	1	04_1_2	277	1	PC 18:2(9,12)/18:2(9,12)	LLPC	Full	TRUE	2.87932	782.572	0.15645	33866.2	33886.2	348415
36	20221226_PC_18-2_18-2_1uM+PC_16-0_20-4_1uM_3	1	04_1_3	245	1	PC 18:2(9,12)/18:2(9,12)	LLPC	Full	TRUE	2.96452	782.572	0.137467	33340	33363.8	332965
37	20221226_PC_18-2_18-2_2uM+PC_16-0_20-4_1uM_1	1	05_2_1	46	1	PC 18:2(9,12)/18:2(9,12)	LLPC	Full	TRUE	2.9893	782.572	0.1374	42515.5	42607.6	438745
38	20221226_PC_18-2_18-2_2uM+PC_16-0_20-4_1uM_2	1	05_2_2	37	1	PC 18:2(9,12)/18:2(9,12)	LLPC	Full	TRUE	2.9274	782.573	0.137417	43528.4	43555.7	440299
39	20221226_PC_18-2_18-2_2uM+PC_16-0_20-4_1uM_3	1	05_2_3	157	1	PC 18:2(9,12)/18:2(9,12)	LLPC	Full	TRUE	3.01562	782.572	0.1374	42369.4	42386.8	423898
40	20221226_PC_18-2_18-2_5uM+PC_16-0_20-4_1uM_1	1	06_5_1	33	1	PC 36:4|PC 16:0_20:4	PAPC	MSL	TRUE	1.74231	782.572	0.1374	104032	104092	1.0387e+06
41	20221226_PC_18-2_18-2_5uM+PC_16-0_20-4_1uM_2	1	06_5_2	221	1	PC 18:2(12,15)/18:2(9,12)	LLPC	misslabel-DB	FALSE	2.89249	782.573	0.137417	104042	104077	1.00815e+06
42	20221226_PC_18-2_18-2_5uM+PC_16-0_20-4_1uM_3	1	06_5_3	50	1	PC 36:4|PC 18:2/18:2	LLPC	SN	TRUE	1.74307	782.571	0.1374	105690	105710	1.03977e+06

### Sheet: dotplot_raw
File ID	File name	PAPC concentration	LLPC concentration	Peak ID	Class	Annotation name	Label	Type	Check	Total score	m/z	RT	S/N	Peak height	Peak area
0	20221226_PC_16-0_20-4_0.1uM+PC_18-2_18-2_1uM_1	0.1	1	9	1	PC 18:2(9,12)/18:2(9,12)	LLPC	Full	TRUE	3.41225	782.573	0.1374	42600	42661.9	414280
1	20221226_PC_16-0_20-4_0.1uM+PC_18-2_18-2_1uM_2	0.1	1	234	1	PC 18:2(9,12)/18:2(9,12)	LLPC	Full	TRUE	3.34478	782.573	0.15645	42277.1	42347.8	414438
2	20221226_PC_16-0_20-4_0.1uM+PC_18-2_18-2_1uM_3	0.1	1	14	1	PC 18:2(9,12)/18:2(9,12)	LLPC	Full	TRUE	3.35541	782.573	0.1374	42698.1	42731.2	411751
3	20221226_PC_16-0_20-4_0.2uM+PC_18-2_18-2_1uM_1	0.2	1	30	1	PC 18:2(9,12)/18:2(9,12)	LLPC	Full	TRUE	3.28999	782.573	0.1374	43308.6	43336	416168
4	20221226_PC_16-0_20-4_0.2uM+PC_18-2_18-2_1uM_2	0.2	1	197	1	PC 18:2(9,12)/18:2(9,12)	LLPC	Full	TRUE	3.33082	782.572	0.137417	41576.2	41602.9	406323
5	20221226_PC_16-0_20-4_0.2uM+PC_18-2_18-2_1uM_3	0.2	1	175	1	PC 18:2(9,12)/18:2(9,12)	LLPC	Full	TRUE	3.31924	782.572	0.137433	41769.3	41792.5	394732
6	20221226_PC_16-0_20-4_0.5uM+PC_18-2_18-2_1uM_1	0.5	1	120	1	PC 18:2(9,12)/18:2(9,12)	LLPC	Full	TRUE	3.31427	782.571	0.137417	52338.1	52372.8	504192
7	20221226_PC_16-0_20-4_0.5uM+PC_18-2_18-2_1uM_2	0.5	1	171	1	PC 18:2(9,12)/18:2(9,12)	LLPC	Full	TRUE	3.23895	782.573	0.137417	51784	51808.6	503811
8	20221226_PC_16-0_20-4_0.5uM+PC_18-2_18-2_1uM_3	0.5	1	175	1	PC 18:2(9,12)/18:2(9,12)	LLPC	Full	TRUE	3.24193	782.571	0.137433	52375.1	52390.7	496273
10	20221226_PC_16-0_20-4_10uM+PC_18-2_18-2_1uM_1	10	1	25	1	PC 16:0/20:4(5,8,11,14)	LLPC	Full	TRUE	3.57739	782.573	0.1374	269162	269275	2.57034e+06
11	20221226_PC_16-0_20-4_10uM+PC_18-2_18-2_1uM_2	10	1	206	1	PC 16:0/20:4(5,8,11,14)	LLPC	Full	TRUE	3.63175	782.573	0.1374	262988	263053	2.42486e+06
12	20221226_PC_16-0_20-4_10uM+PC_18-2_18-2_1uM_3	10	1	213	1	PC 16:0/20:4(5,8,11,14)	LLPC	Full	TRUE	3.62017	782.573	0.1374	263254	263277	2.44994e+06
13	20221226_PC_16-0_20-4_1uM+PC_18-2_18-2_1uM_1	1	1	241	1	PC 18:2(9,12)/18:2(9,12)	LLPC	Full	TRUE	3.22996	782.571	0.1374	63410.5	63463.3	616856
14	20221226_PC_16-0_20-4_1uM+PC_18-2_18-2_1uM_2	1	1	132	1	PC 18:2(9,12)/18:2(9,12)	LLPC	Full	TRUE	3.26374	782.573	0.1374	66305.3	66339.8	635766
15	20221226_PC_16-0_20-4_1uM+PC_18-2_18-2_1uM_3	1	1	15	1	PC 18:2(9,12)/18:2(9,12)	LLPC	Full	TRUE	3.18742	782.572	0.1374	62247.8	62264	623252
16	20221226_PC_16-0_20-4_2uM+PC_18-2_18-2_1uM_1	2	1	61	1	PC 18:2(9,12)/18:2(9,12)	LLPC	Full	TRUE	3.20545	782.572	0.13745	87325.8	87425.6	829778
17	20221226_PC_16-0_20-4_2uM+PC_18-2_18-2_1uM_2	2	1	139	1	PC 18:2(9,12)/18:2(9,12)	LLPC	Full	TRUE	3.167	782.572	0.137433	82589.8	82618.9	782841
18	20221226_PC_16-0_20-4_2uM+PC_18-2_18-2_1uM_3	2	1	239	1	PC 18:2(9,12)/18:2(9,12)	LLPC	Full	TRUE	3.10927	782.572	0.1374	83281.4	83307.9	796939
19	20221226_PC_16-0_20-4_5uM+PC_18-2_18-2_1uM_1	5	1	193	1	PC 18:2(6,9)/18:2(6,9)	LLPC	misslabel-DB	FALSE	3.06878	782.574	0.156433	151163	151257	1.47374e+06
20	20221226_PC_16-0_20-4_5uM+PC_18-2_18-2_1uM_2	5	1	33	1	PC 16:0/20:4(5,8,11,14)	PAPC	Full	TRUE	3.61887	782.573	0.1374	154393	154419	1.49602e+06
21	20221226_PC_16-0_20-4_5uM+PC_18-2_18-2_1uM_3	5	1	156	1	PC 16:0/20:4(5,8,11,14)	PAPC	Full	TRUE	3.62398	782.573	0.137467	155296	155320	1.48098e+06
22	20221226_PC_18-2_18-2_0.1uM+PC_16-0_20-4_1uM_1	1	0.1	280	1	PC 16:0/20:4(5,8,11,14)	PAPC	Full	TRUE	2.97465	782.571	0.175467	15333.9	15334.6	149032
23	20221226_PC_18-2_18-2_0.1uM+PC_16-0_20-4_1uM_2	1	0.1	290	1	PC 16:0_20:4	PAPC	MSL	TRUE	1.78156	782.57	0.15645	16790.1	16810.9	164596
24	20221226_PC_18-2_18-2_0.1uM+PC_16-0_20-4_1uM_3	1	0.1	278	1	PC 16:0/20:4	PAPC	SN	TRUE	2.53351	782.571	0.156467	15994.2	16014	153360
25	20221226_PC_18-2_18-2_0.2uM+PC_16-0_20-4_1uM_1	1	0.2	304	1	PC 18:2/18:2	LLPC	SN	TRUE	2.30783	782.572	0.156433	18269.9	18293.8	177566
26	20221226_PC_18-2_18-2_0.2uM+PC_16-0_20-4_1uM_2	1	0.2	182	1	PC 16:0/20:4	PAPC	SN	TRUE	2.58899	782.57	0.156433	17895.9	17920.7	178997
27	20221226_PC_18-2_18-2_0.2uM+PC_16-0_20-4_1uM_3	1	0.2	217	1	PC 18:2_18:2	LLPC	MSL	TRUE	1.83305	782.571	0.1374	19030.9	19048.1	180048
28	20221226_PC_18-2_18-2_0.5uM+PC_16-0_20-4_1uM_1	1	0.5	265	1	PC 18:2(9,12)/18:2(9,12)	LLPC	Full	TRUE	2.74038	782.571	0.156433	21692	21738.2	222741
29	20221226_PC_18-2_18-2_0.5uM+PC_16-0_20-4_1uM_2	1	0.5	302	1	PC 20:4(5,8,11,14)/16:0	PAPC	misslabel-SN	FALSE	3.05236	782.571	0.156433	22008.2	22030.4	216894
30	20221226_PC_18-2_18-2_0.5uM+PC_16-0_20-4_1uM_3	1	0.5	282	1	PC 18:2(9,12)/18:2(9,12)	LLPC	Full	TRUE	2.81924	782.571	0.15645	21935.6	21959.4	224066
31	20221226_PC_18-2_18-2_10uM+PC_16-0_20-4_1uM_1	1	10	24	1	PC 18:2(9,12)/18:2(9,12)	LLPC	Full	TRUE	3.41788	782.573	0.137417	154711	154757	1.64214e+06
32	20221226_PC_18-2_18-2_10uM+PC_16-0_20-4_1uM_2	1	10	54	1	PC 18:2(9,12)/18:2(9,12)	LLPC	Full	TRUE	3.28077	782.572	0.1374	166975	167048	1.68782e+06
33	20221226_PC_18-2_18-2_10uM+PC_16-0_20-4_1uM_3	1	10	52	1	PC 18:2(9,12)/18:2(9,12)	LLPC	Full	TRUE	2.99859	782.572	0.137417	161226	161258	1.69799e+06
34	20221226_PC_18-2_18-2_1uM+PC_16-0_20-4_1uM_1	1	1	180	1	PC 18:2(9,12)/18:2(9,12)	LLPC	Full	TRUE	2.82187	782.572	0.1374	31167.6	31195.1	323407
35	20221226_PC_18-2_18-2_1uM+PC_16-0_20-4_1uM_2	1	1	277	1	PC 18:2(9,12)/18:2(9,12)	LLPC	Full	TRUE	2.87932	782.572	0.15645	33866.2	33886.2	348415
36	20221226_PC_18-2_18-2_1uM+PC_16-0_20-4_1uM_3	1	1	245	1	PC 18:2(9,12)/18:2(9,12)	LLPC	Full	TRUE	2.96452	782.572	0.137467	33340	33363.8	332965
37	20221226_PC_18-2_18-2_2uM+PC_16-0_20-4_1uM_1	1	2	46	1	PC 18:2(9,12)/18:2(9,12)	LLPC	Full	TRUE	2.9893	782.572	0.1374	42515.5	42607.6	438745
38	20221226_PC_18-2_18-2_2uM+PC_16-0_20-4_1uM_2	1	2	37	1	PC 18:2(9,12)/18:2(9,12)	LLPC	Full	TRUE	2.9274	782.573	0.137417	43528.4	43555.7	440299
39	20221226_PC_18-2_18-2_2uM+PC_16-0_20-4_1uM_3	1	2	157	1	PC 18:2(9,12)/18:2(9,12)	LLPC	Full	TRUE	3.01562	782.572	0.1374	42369.4	42386.8	423898
40	20221226_PC_18-2_18-2_5uM+PC_16-0_20-4_1uM_1	1	5	33	1	PC 36:4|PC 16:0_20:4	PAPC	MSL	TRUE	1.74231	782.572	0.1374	104032	104092	1.0387e+06
41	20221226_PC_18-2_18-2_5uM+PC_16-0_20-4_1uM_2	1	5	221	1	PC 18:2(12,15)/18:2(9,12)	LLPC	misslabel-DB	FALSE	2.89249	782.573	0.137417	104042	104077	1.00815e+06
42	20221226_PC_18-2_18-2_5uM+PC_16-0_20-4_1uM_3	1	5	50	1	PC 36:4|PC 18:2/18:2	LLPC	SN	TRUE	1.74307	782.571	0.1374	105690	105710	1.03977e+06

### Sheet: dotplot.r
library(openxlsx)
library(FlexDotPlot)
#load data
setwd("E:\\6_Projects\\PAPERWORK_MSDIAL5\\04_MSDIAL5_validation_eieio\\OOPC_vs_PAPC")
data <- read.xlsx("figureS6.xlsx", 4)
df <- data.frame(
LLPC = factor(data$LLPC.concentration),
PAPC = factor(data$PAPC.concentration),
LipidType = factor(data$Label),
Check = factor(data$Check),
ResultType = factor(data$Type)
)
p <- dot_plot(data.to.plot = df,
col_var = "ResultType",
shape.scale = 5,
cols.use=c("#ff0000","#000000","#696969","#0000ff","#008000"),
shape_var = "LipidType",
shape_use = c("\u25A0","\u25CF"),
x.lab.pos="bottom",
y.lab.pos="left",
x.lab.size.factor = 1.3,
y.lab.size.factor = 1.3,
text.size = 3.0,
size.breaks.number=4, color.breaks.number=5,
display_max_sizes = FALSE,
transpose=TRUE)
