## Supplementary material for "MS-DIAL 5 multimodal mass spectrometry data mining unveils lipidome complexities": Source data: figureS7.xlsx

### Sheet: original data
1. The GPAT expression levels were downloaded from http://biogps.org/?full#goto=welcome on January 21, 2024.
2. When multiple data sets were available for the expression tables, we selected the data set with the highest expression level for each GPAT enzyme.
GPAT1
Retinal_pigment_epithelium.1	19687
Retinal_pigment_epithelium.2	16391
Retina.1	3327.86
Retina.2	3262.29
GPAT2
Retinal_pigment_epithelium.1	4.636
Retinal_pigment_epithelium.2	4.636
Retina.1	4.816
Retina.2	4.636
GPAT3
Retinal_pigment_epithelium.1	8.6
Retinal_pigment_epithelium.2	31.944
Retina.1	34.789
Retina.2	33.441
GPAT4
Retinal_pigment_epithelium.1	89.896
Retinal_pigment_epithelium.2	128.645
Retina.1	80.681
Retina.2	109.449
Retinal pigment epithelium (RPE) average
GPAT1	18039
GPAT2	4.636
GPAT3	20.272
GPAT4	109.27
Retina average
GPAT1	3295.08
GPAT2	4.726
GPAT3	34.115
GPAT4	95.065
